# Characterization of both major histocompatibility complex classes in a wild social mammal: the banded mongoose

**DOI:** 10.1101/2024.12.14.628504

**Authors:** Nadine Schubert, Hazel J. Nichols, Francis Mwanguhya, Robert Businge, Solomon Kyambulima, Kenneth Mwesige, Michael A. Cant, Jamie C. Winternitz

## Abstract

The major histocompatibility complex’s (MHC) role in the vertebrate adaptive immune response and its exceptional polymorphism make it a key target for studying adaptive gene evolution. However, previous studies on carnivore MHC have mostly focused on populations which experienced a severe bottleneck or are of general conservation concern. Hence, sample sizes are often small and generalizations about MHC diversity are unreliable. Furthermore, studies often focus on one MHC class and do not cover the whole peptide binding groove of the MHC molecule. Here, we characterize MHC class I (MHC-I) exon 2 and 3, encoding both the α1- and α2-domain of the MHC-I molecule, as well as MHC-II DRB exon 2 for a large sample (N = 282-485) of a wild mammal of least conservation concern, the banded mongoose. We found that MHC-I generally showed higher allelic diversity and polymorphism compared to MHC-II, which is in line with findings in humans that show higher diversifying selection acting on MHC-I. However, MHC-I exon 3 showed the lowest diversity, possibly due to its different role in generating the peptide binding groove of the class I molecule compared to exon 2. Moreover, we found selection to act more strongly on MHC-I exon 2 (domain α1) than exon 3 (domain α2). Despite frequent inbreeding, phylogenetic comparative analysis showed banded mongooses to have MHC diversity levels comparable with other carnivores of least concern. Phylogenetic analysis indicated a longer evolutionary trajectory for MHC-II compared to MHC-I as well as species-specific gene duplication of nonclassical sequences of MHC-I clustering with classical sequences. Trans-species polymorphism was detected for nonclassical MHC-I sequences suggesting homology or convergent evolution for these genes. Our study is the first to characterize both MHC classes of a social, wild carnivore using a high throughput sequencing approach with a large sample size and thereby provides the basis for further investigation of MHC structure and function within the banded mongoose and other carnivores.
