## Supplementary material for "Characterization of both major histocompatibility complex classes in a wild social mammal: the banded mongoose": Table S1

### Sheet: Sheet1
Class I exon 2 Primer Pair: MHCI-alpha1F, 1787R & MHCI-alpha1F, 1793R
Name	Accession	Common Name	Description	Molecule Type	Organism	Sequence Length	Taxonomy
GU971407	GU971407	cheetah	Acinonyx jubatus MHC class I antigen (Acju-MHCI) gene, Acju-MHCI*02 allele, exons 2, 3 and partial cds	DNA	Acinonyx jubatus	714	Eukaryota; Metazoa; Chordata; Craniata; Vertebrata; Euteleostomi; Mammalia; Eutheria; Laurasiatheria; Carnivora; Feliformia; Felidae; Acinonychinae; Acinonyx
EU162656	EU162656	giant panda	Ailuropoda melanoleuca MHC class I antigen (Aime-128) gene, complete cds	DNA	Ailuropoda melanoleuca	4036	Eukaryota; Metazoa; Chordata; Craniata; Vertebrata; Euteleostomi; Mammalia; Eutheria; Laurasiatheria; Carnivora; Caniformia; Ursidae; Ailuropoda
LC189199	LC189199	dog	Canis lupus familiaris DLA-88b gene for MHC class I antigen, complete cds, allele: DLA-88*017:01	DNA	Canis lupus familiaris	5538	Eukaryota; Metazoa; Chordata; Craniata; Vertebrata; Euteleostomi; Mammalia; Eutheria; Laurasiatheria; Carnivora; Caniformia; Canidae; Canis
KC763064	KC763064	domestic cat	Felis catus MHC class I antigen (FLAI-E) gene, FLAI-E-FLA-E*00501 allele, exons 1 through 4 and partial cds	DNA	Felis catus	1908	Eukaryota; Metazoa; Chordata; Craniata; Vertebrata; Euteleostomi; Mammalia; Eutheria; Laurasiatheria; Carnivora; Feliformia; Felidae; Felinae; Felis
JX218916	JX218916	gray seal	Halichoerus grypus MHC class I antigen (HagrN) gene, HagrN*05:05 allele, partial cds	DNA	Halichoerus grypus	2777	Eukaryota; Metazoa; Chordata; Craniata; Vertebrata; Euteleostomi; Mammalia; Eutheria; Laurasiatheria; Carnivora; Caniformia; Phocidae; Halichoerus
AY909914	AY909914	Asiatic lion	Panthera leo persica clone FM622 MHC class I antigen gene, exon 2 and partial cds	DNA	Panthera leo persica	266	Eukaryota; Metazoa; Chordata; Craniata; Vertebrata; Euteleostomi; Mammalia; Eutheria; Laurasiatheria; Carnivora; Feliformia; Felidae; Pantherinae; Panthera
JX218894	JX218894	harbor seal	Phoca vitulina MHC class I antigen (PhviN) gene, PhviN*06:01:01 allele, partial cds	DNA	Phoca vitulina	3266	Eukaryota; Metazoa; Chordata; Craniata; Vertebrata; Euteleostomi; Mammalia; Eutheria; Laurasiatheria; Carnivora; Caniformia; Phocidae; Phoca
Class I exon 3 Primer Pair: 2000F, 2269R
Name	Accession	Common Name	Description	Molecule Type	Organism	Sequence Length	Taxonomy
AF283086	AF283086	Pallas's cat	Otocolobus manul MHC class I antigen (FLA-Z) gene, FLA-Z*1 allele, exon 3 and partial cds	DNA	Otocolobus manul	218	Eukaryota; Metazoa; Chordata; Craniata; Vertebrata; Euteleostomi; Mammalia; Eutheria; Laurasiatheria; Carnivora; Feliformia; Felidae; Felinae; Otocolobus
AF283087	AF283087	sand cat	Felis margarita MHC class I antigen (FLA-Z) gene, FLA-Z*1 allele, exon 3 and partial cds	DNA	Felis margarita	218	Eukaryota; Metazoa; Chordata; Craniata; Vertebrata; Euteleostomi; Mammalia; Eutheria; Laurasiatheria; Carnivora; Feliformia; Felidae; Felinae; Felis
AF283090	AF283090	Asian golden cat	Catopuma temminckii MHC class I antigen (FLA-Z) gene, FLA-Z*1 allele, exon 3 and partial cds	DNA	Catopuma temminckii	218	Eukaryota; Metazoa; Chordata; Craniata; Vertebrata; Euteleostomi; Mammalia; Eutheria; Laurasiatheria; Carnivora; Feliformia; Felidae; Felinae; Catopuma
AF283091	AF283091	margay	Leopardus wiedii MHC class I antigen (FLA-Z) gene, FLA-Z*2 allele, exon 3 and partial cds	DNA	Leopardus wiedii	218	Eukaryota; Metazoa; Chordata; Craniata; Vertebrata; Euteleostomi; Mammalia; Eutheria; Laurasiatheria; Carnivora; Feliformia; Felidae; Felinae; Leopardus
AF283095	AF283095	caracal	Caracal caracal MHC class I antigen (FLA-Z) gene, FLA-Z*5 allele, exon 3 and partial cds	DNA	Caracal caracal	218	Eukaryota; Metazoa; Chordata; Craniata; Vertebrata; Euteleostomi; Mammalia; Eutheria; Laurasiatheria; Carnivora; Feliformia; Felidae; Felinae; Caracal
AF283099	AF283099	ocelot	Leopardus pardalis MHC class I antigen (FLA-Z) gene, FLA-Z*10 allele, exon 3 and partial cds	DNA	Leopardus pardalis	218	Eukaryota; Metazoa; Chordata; Craniata; Vertebrata; Euteleostomi; Mammalia; Eutheria; Laurasiatheria; Carnivora; Feliformia; Felidae; Felinae; Leopardus
AF283100	AF283100	Geoffroy's cat	Oncifelis geoffroyi MHC class I antigen (FLA-Z) gene, FLA-Z*8 allele, exon 3 and partial cds	DNA	Leopardus geoffroyi	218	Eukaryota; Metazoa; Chordata; Craniata; Vertebrata; Euteleostomi; Mammalia; Eutheria; Laurasiatheria; Carnivora; Feliformia; Felidae; Felinae; Leopardus
AF283101	AF283101	domestic cat	Felis catus MHC class I antigen (FLA-Z) gene, FLA-Z*9 allele, exon 3 and partial cds	DNA	Felis catus	218	Eukaryota; Metazoa; Chordata; Craniata; Vertebrata; Euteleostomi; Mammalia; Eutheria; Laurasiatheria; Carnivora; Feliformia; Felidae; Felinae; Felis
AY910008	AY910008	Asiatic lion	Panthera leo persica clone S1023 MHC class I antigen gene, exon 3 and partial cds	DNA	Panthera leo persica	246	Eukaryota; Metazoa; Chordata; Craniata; Vertebrata; Euteleostomi; Mammalia; Eutheria; Laurasiatheria; Carnivora; Feliformia; Felidae; Pantherinae; Panthera
EU162656	EU162656	giant panda	Ailuropoda melanoleuca MHC class I antigen (Aime-128) gene, complete cds	DNA	Ailuropoda melanoleuca	4036	Eukaryota; Metazoa; Chordata; Craniata; Vertebrata; Euteleostomi; Mammalia; Eutheria; Laurasiatheria; Carnivora; Caniformia; Ursidae; Ailuropoda
GU971407	GU971407	cheetah	Acinonyx jubatus MHC class I antigen (Acju-MHCI) gene, Acju-MHCI*02 allele, exons 2, 3 and partial cds	DNA	Acinonyx jubatus	714	Eukaryota; Metazoa; Chordata; Craniata; Vertebrata; Euteleostomi; Mammalia; Eutheria; Laurasiatheria; Carnivora; Feliformia; Felidae; Acinonychinae; Acinonyx
JX218894	JX218894	harbor seal	Phoca vitulina MHC class I antigen (PhviN) gene, PhviN*06:01:01 allele, partial cds	DNA	Phoca vitulina	3266	Eukaryota; Metazoa; Chordata; Craniata; Vertebrata; Euteleostomi; Mammalia; Eutheria; Laurasiatheria; Carnivora; Caniformia; Phocidae; Phoca
JX218916	JX218916	gray seal	Halichoerus grypus MHC class I antigen (HagrN) gene, HagrN*05:05 allele, partial cds	DNA	Halichoerus grypus	2777	Eukaryota; Metazoa; Chordata; Craniata; Vertebrata; Euteleostomi; Mammalia; Eutheria; Laurasiatheria; Carnivora; Caniformia; Phocidae; Halichoerus
KC763064	KC763064	domestic cat	Felis catus MHC class I antigen (FLAI-E) gene, FLAI-E-FLA-E*00501 allele, exons 1 through 4 and partial cds	DNA	Felis catus	1908	Eukaryota; Metazoa; Chordata; Craniata; Vertebrata; Euteleostomi; Mammalia; Eutheria; Laurasiatheria; Carnivora; Feliformia; Felidae; Felinae; Felis
LC189199	LC189199	dog	Canis lupus familiaris DLA-88b gene for MHC class I antigen, complete cds, allele: DLA-88*017:01	DNA	Canis lupus familiaris	5538	Eukaryota; Metazoa; Chordata; Craniata; Vertebrata; Euteleostomi; Mammalia; Eutheria; Laurasiatheria; Carnivora; Caniformia; Canidae; Canis
Class II exon 2 Primer Pair: 142F, 429R & 188F, 450R
Name	Accession	Common Name	Description	Molecule Type	Organism	Sequence Length	Taxonomy
AB490457	AB490457	brown bear	Ursus arctos MHC-DRBgene, exon 2, partial sequence, allele: Urar-DRB*01	DNA	Ursus arctos	267	Eukaryota; Metazoa; Chordata; Craniata; Vertebrata; Euteleostomi; Mammalia; Eutheria; Laurasiatheria; Carnivora; Caniformia; Ursidae; Ursus
AB490478	AB490478	Asiatic black bear	Ursus thibetanus MHC-DRBgene, exon 2, partial sequence, allele: Urth-DRB*01	DNA	Ursus thibetanus	267	Eukaryota; Metazoa; Chordata; Craniata; Vertebrata; Euteleostomi; Mammalia; Eutheria; Laurasiatheria; Carnivora; Caniformia; Ursidae; Ursus
AB490480	AB490480	American black bear	Ursus americanus MHC-DRBgene, exon 2, partial sequence, allele: Uram-DRB*01	DNA	Ursus americanus	249	Eukaryota; Metazoa; Chordata; Craniata; Vertebrata; Euteleostomi; Mammalia; Eutheria; Laurasiatheria; Carnivora; Caniformia; Ursidae; Ursus
AB490483	AB490483	Malayan sun bear	Helarctos malayanus MHC-DRBgene, exon 2, partial sequence, allele: Urml-DRB*01	DNA	Helarctos malayanus	249	Eukaryota; Metazoa; Chordata; Craniata; Vertebrata; Euteleostomi; Mammalia; Eutheria; Laurasiatheria; Carnivora; Caniformia; Ursidae; Helarctos
AB490485	AB490485	sloth bear	Melursus ursinus MHC-DRBgene, exon 2, partial sequence, allele: Urur-DRB*01	DNA	Melursus ursinus	249	Eukaryota; Metazoa; Chordata; Craniata; Vertebrata; Euteleostomi; Mammalia; Eutheria; Laurasiatheria; Carnivora; Caniformia; Ursidae; Melursus
AB490489	AB490489	spectacled bear	Tremarctos ornatus MHC-DRBgene, exon 2, partial sequence, allele: Tror-DRB*01	DNA	Tremarctos ornatus	249	Eukaryota; Metazoa; Chordata; Craniata; Vertebrata; Euteleostomi; Mammalia; Eutheria; Laurasiatheria; Carnivora; Caniformia; Ursidae; Tremarctos
AF016910	AF016910	dog	Canis familiaris MHC class II antigen (DRB) gene, DRB1*010011 allele, exon 2 and partial cds	DNA	Canis lupus familiaris	237	Eukaryota; Metazoa; Chordata; Craniata; Vertebrata; Euteleostomi; Mammalia; Eutheria; Laurasiatheria; Carnivora; Caniformia; Canidae; Canis
AF057808	AF057808	ocelot	Leopardus pardalis MHC class II DR antigen beta subunit (Lepa-DRB) gene, Lepa-DRB*0201 allele, exon 2 and partial cds	DNA	Leopardus pardalis	238	Eukaryota; Metazoa; Chordata; Craniata; Vertebrata; Euteleostomi; Mammalia; Eutheria; Laurasiatheria; Carnivora; Feliformia; Felidae; Felinae; Leopardus
AF057913	AF057913	margay	Leopardus wiedii MHC class II DR antigen beta subunit (Lewi-DRB) gene, Lewi-DRB*0201 allele, exon 2 and partial cds	DNA	Leopardus wiedii	235	Eukaryota; Metazoa; Chordata; Craniata; Vertebrata; Euteleostomi; Mammalia; Eutheria; Laurasiatheria; Carnivora; Feliformia; Felidae; Felinae; Leopardus
AF458914	AF458914	polar bear	Ursus maritimus MHC class II DR alpha 1 domain (Urma-DRB) gene, Urma-DRB*01 allele, exon 2 and partial cds	DNA	Ursus maritimus	237	Eukaryota; Metazoa; Chordata; Craniata; Vertebrata; Euteleostomi; Mammalia; Eutheria; Laurasiatheria; Carnivora; Caniformia; Ursidae; Ursus
AF516916	AF516916	red wolf	Canis rufus MHC class II histocompatibility antigen (Caru-DRB) gene, Caru-DRB*1 allele, partial cds	DNA	Canis rufus	280	Eukaryota; Metazoa; Chordata; Craniata; Vertebrata; Euteleostomi; Mammalia; Eutheria; Laurasiatheria; Carnivora; Caniformia; Canidae; Canis
AF516920	AF516920	coyote	Canis latrans MHC class II histocompatibility antigen (Cala-DRB) gene, Cala-DRB*13 allele, partial cds	DNA	Canis latrans	280	Eukaryota; Metazoa; Chordata; Craniata; Vertebrata; Euteleostomi; Mammalia; Eutheria; Laurasiatheria; Carnivora; Caniformia; Canidae; Canis
AJ428209	AJ428209	domestic cat	Felis catus partial FLA-DRB gene for MHC class II antigen, DRB1-rr2 allele, exon 2	DNA	Felis catus	237	Eukaryota; Metazoa; Chordata; Craniata; Vertebrata; Euteleostomi; Mammalia; Eutheria; Laurasiatheria; Carnivora; Feliformia; Felidae; Felinae; Felis
AY312960	AY312960	cheetah	Acinonyx jubatus MHC class II antigen (FLA-DRB1) gene, FLA-DRB1*ha14 allele, exon 2 and partial cds	DNA	Acinonyx jubatus	238	Eukaryota; Metazoa; Chordata; Craniata; Vertebrata; Euteleostomi; Mammalia; Eutheria; Laurasiatheria; Carnivora; Feliformia; Felidae; Acinonychinae; Acinonyx
AY491457	AY491457	California sea lion	Zalophus californianus MHC class II antigen (Zaca-DRB) mRNA, Zaca-DRB*02 allele, partial cds	mRNA	Zalophus californianus	863	Eukaryota; Metazoa; Chordata; Craniata; Vertebrata; Euteleostomi; Mammalia; Eutheria; Laurasiatheria; Carnivora; Caniformia; Otariidae; Zalophus
DOGMHDRBA	M29611	dog	C.familiaris MHC class II DLA-DR-beta-1 gene, complete cds	mRNA	Canis lupus familiaris	1165	Eukaryota; Metazoa; Chordata; Craniata; Vertebrata; Euteleostomi; Mammalia; Eutheria; Laurasiatheria; Carnivora; Caniformia; Canidae; Canis
DQ189257	DQ189257	Clouded leopard	Neofelis nebulosa MHC class II antigen (Nene-DRB) gene, Nene-DRB*1 allele, exon 2 and partial cds	DNA	Neofelis nebulosa	237	Eukaryota; Metazoa; Chordata; Craniata; Vertebrata; Euteleostomi; Mammalia; Eutheria; Laurasiatheria; Carnivora; Feliformia; Felidae; Pantherinae; Neofelis
DQ189261	DQ189261	tiger	Panthera tigris MHC class II antigen (Pati-DRB) gene, Pati-DRB*1 allele, exon 2 and partial cds	DNA	Panthera tigris	237	Eukaryota; Metazoa; Chordata; Craniata; Vertebrata; Euteleostomi; Mammalia; Eutheria; Laurasiatheria; Carnivora; Feliformia; Felidae; Pantherinae; Panthera
DQ189262	DQ189262	leopard	Panthera pardus MHC class II antigen (Papa-DRB) gene, Papa-DRB*1 allele, exon 2 and partial cds	DNA	Panthera pardus	237	Eukaryota; Metazoa; Chordata; Craniata; Vertebrata; Euteleostomi; Mammalia; Eutheria; Laurasiatheria; Carnivora; Feliformia; Felidae; Pantherinae; Panthera
DQ354689	DQ354689	Hooker's sea lion	Phocarctos hookeri MHC class II antigen (Phho93-32-DRB) gene, Phho93-32-DRB*0402 allele, exon 2 and partial cds	DNA	Phocarctos hookeri	216	Eukaryota; Metazoa; Chordata; Craniata; Vertebrata; Euteleostomi; Mammalia; Eutheria; Laurasiatheria; Carnivora; Caniformia; Otariidae; Phocarctos
EF125965	EF125965	giant panda	Ailuropoda melanoleuca MHC class II antigen DRB gene, partial cds	DNA	Ailuropoda melanoleuca	281	Eukaryota; Metazoa; Chordata; Craniata; Vertebrata; Euteleostomi; Mammalia; Eutheria; Laurasiatheria; Carnivora; Caniformia; Ursidae; Ailuropoda
EF690694	EF690694	Arctic fox	Vulpes lagopus MHC class II antigen (Vula-DRB) gene, Vula-DRB*1 allele, partial cds	DNA	Vulpes lagopus	246	Eukaryota; Metazoa; Chordata; Craniata; Vertebrata; Euteleostomi; Mammalia; Eutheria; Laurasiatheria; Carnivora; Caniformia; Canidae; Vulpes
EU916192	EU916192	domestic cat	Felis catus clone DRB*n01 MHC class II antigen beta chain (Feca-DRB) mRNA, complete cds	mRNA	Felis catus	801	Eukaryota; Metazoa; Chordata; Craniata; Vertebrata; Euteleostomi; Mammalia; Eutheria; Laurasiatheria; Carnivora; Feliformia; Felidae; Felinae; Felis
EU918395	EU918395	Eurasian lynx	Lynx lynx MHC class II antigen (Lyly-DRB) gene, Lyly-DRB*01 allele, exon 2 and partial cds	DNA	Lynx lynx	238	Eukaryota; Metazoa; Chordata; Craniata; Vertebrata; Euteleostomi; Mammalia; Eutheria; Laurasiatheria; Carnivora; Feliformia; Felidae; Felinae; Lynx
FJ210684	FJ210684	snow leopard	Uncia uncia MHC class II antigen (Paun-DRB) gene, Paun-DRB*201 allele, exon 2 and partial cds	DNA	Panthera uncia	237	Eukaryota; Metazoa; Chordata; Craniata; Vertebrata; Euteleostomi; Mammalia; Eutheria; Laurasiatheria; Carnivora; Feliformia; Felidae; Pantherinae; Panthera
FJ210685	FJ210685	leopard cat	Prionailurus bengalensis MHC class II antigen (Prbe-DRB) gene, Prbe-DRB*201 allele, exon 2 and partial cds	DNA	Prionailurus bengalensis	237	Eukaryota; Metazoa; Chordata; Craniata; Vertebrata; Euteleostomi; Mammalia; Eutheria; Laurasiatheria; Carnivora; Feliformia; Felidae; Felinae; Prionailurus
FJ210694	FJ210694	Asiatic golden cat	Catopuma temminckii MHC class II antigen (Pate-DRB) gene, Pate-DRB*201 allele, exon 2 and partial cds	DNA	Catopuma temminckii	237	Eukaryota; Metazoa; Chordata; Craniata; Vertebrata; Euteleostomi; Mammalia; Eutheria; Laurasiatheria; Carnivora; Feliformia; Felidae; Felinae; Catopuma
FJ210695	FJ210695	Pallas's cat	Otocolobus manul MHC class II antigen (Otma-DRB) gene, Otma-DRB*201 allele, exon 2 and partial cds	DNA	Otocolobus manul	237	Eukaryota; Metazoa; Chordata; Craniata; Vertebrata; Euteleostomi; Mammalia; Eutheria; Laurasiatheria; Carnivora; Feliformia; Felidae; Felinae; Otocolobus
FJ210697	FJ210697	lion	Panthera leo MHC class II antigen (Pale-DRB) gene, Pale-DRB*201 allele, exon 2 and partial cds	DNA	Panthera leo	237	Eukaryota; Metazoa; Chordata; Craniata; Vertebrata; Euteleostomi; Mammalia; Eutheria; Laurasiatheria; Carnivora; Feliformia; Felidae; Pantherinae; Panthera
FJ210702	FJ210702	Chinese desert cat	Felis silvestris bieti MHC class II antigen (Febi-DRB) gene, Febi-DRB*101 allele, exon 2 and partial cds	DNA	Felis silvestris bieti	237	Eukaryota; Metazoa; Chordata; Craniata; Vertebrata; Euteleostomi; Mammalia; Eutheria; Laurasiatheria; Carnivora; Feliformia; Felidae; Felinae; Felis
GU388312	GU388312	raccoon	Procyon lotor MHC class II antigen (Prlo-DRB) gene, Prlo-DRB*01 allele, exon 2 and partial cds	DNA	Procyon lotor	228	Eukaryota; Metazoa; Chordata; Craniata; Vertebrata; Euteleostomi; Mammalia; Eutheria; Laurasiatheria; Carnivora; Caniformia; Procyonidae; Procyon
HM004073	HM004073	fish-eating bat	Myotis vivesi MHC class II antigen (Myvi-DRB) mRNA, Myvi-DRB-Myvi12 allele, partial cds	mRNA	Myotis vivesi	330	Eukaryota; Metazoa; Chordata; Craniata; Vertebrata; Euteleostomi; Mammalia; Eutheria; Laurasiatheria; Chiroptera; Microchiroptera; Vespertilionidae; Myotis
KP127615	KP127615	Australian sea lion	Neophoca cinerea MHC class II antigen (NeciDRB) gene, NeciDRB*01 allele, partial cds	DNA	Neophoca cinerea	226	Eukaryota; Metazoa; Chordata; Craniata; Vertebrata; Euteleostomi; Mammalia; Eutheria; Laurasiatheria; Carnivora; Caniformia; Otariidae; Neophoca
KU059084	KU059084	American badger	Taxidea taxus MHC class II antigen (DRB) gene, DRB-H01 allele, exon 2 and partial cds	DNA	Taxidea taxus	227	Eukaryota; Metazoa; Chordata; Craniata; Vertebrata; Euteleostomi; Mammalia; Eutheria; Laurasiatheria; Carnivora; Caniformia; Mustelidae; Taxidiinae; Taxidea
LC055006	LC055006	Siberian weasel	Mustela sibirica Musi-DRB gene for MHC class II antigen, Musi-DRB*01_ allele, exon 2 and partial cds	DNA	Mustela sibirica	242	Eukaryota; Metazoa; Chordata; Craniata; Vertebrata; Euteleostomi; Mammalia; Eutheria; Laurasiatheria; Carnivora; Caniformia; Mustelidae; Mustelinae; Mustela
LC055117	LC055117	Japanese weasel	Mustela itatsi Muit-DRB gene for MHC class II antigen, Muit-DRB*01_ allele, exon 2 and partial cds	DNA	Mustela itatsi	242	Eukaryota; Metazoa; Chordata; Craniata; Vertebrata; Euteleostomi; Mammalia; Eutheria; Laurasiatheria; Carnivora; Caniformia; Mustelidae; Mustelinae; Mustela
LC174990	LC174990	least weasel	Mustela nivalis Muni-DRB gene for MHC class II antigen, partial cds, allele: Muni-DRB*01	DNA	Mustela nivalis	242	Eukaryota; Metazoa; Chordata; Craniata; Vertebrata; Euteleostomi; Mammalia; Eutheria; Laurasiatheria; Carnivora; Caniformia; Mustelidae; Mustelinae; Mustela
LN832041	LN832041	Eurasian red squirrel	Sciurus vulgaris partial mRNA for MHC class II DRB (Scvu-DRB2 gene), allele Scvu-DRB2a	mRNA	Sciurus vulgaris	367	Eukaryota; Metazoa; Chordata; Craniata; Vertebrata; Euteleostomi; Mammalia; Eutheria; Euarchontoglires; Glires; Rodentia; Sciuromorpha; Sciuridae; Sciurinae; Sciurini; Sciurus
LTU51543	U51543	little spotted cat	Leopardus tigrinus MHC class II DRB first extracellular domain MHCLETI-DRB gene (DRB*0501 allele), partial cds	DNA	Leopardus tigrinus	238	Eukaryota; Metazoa; Chordata; Craniata; Vertebrata; Euteleostomi; Mammalia; Eutheria; Laurasiatheria; Carnivora; Feliformia; Felidae; Felinae; Leopardus
OGU51548	U51548	Geoffroy's cat	Oncifelis geoffroyi MHC class II DRB first extracellular domain MHCONGE-DRB gene (DRB*0201 allele), partial cds	DNA	Leopardus geoffroyi	238	Eukaryota; Metazoa; Chordata; Craniata; Vertebrata; Euteleostomi; Mammalia; Eutheria; Laurasiatheria; Carnivora; Feliformia; Felidae; Felinae; Leopardus
PBU51546	U51546	Iriomote cat	Prionailurus bengalensis iriomotensis MHC class II DRB first extracellular domain MHCMAIR-DRB gene (DRB*0401 allele), partial cds	DNA	Prionailurus iriomotensis	238	Eukaryota; Metazoa; Chordata; Craniata; Vertebrata; Euteleostomi; Mammalia; Eutheria; Laurasiatheria; Carnivora; Feliformia; Felidae; Felinae; Prionailurus
HQ230582	HQ230582	spotted hyena	Crocuta crocuta voucher kc 29 clone 37 MHC class II antigen (MHC-DRB) gene, exon 2 and partial cds	DNA	Crocuta crocuta	198	Eukaryota; Metazoa; Chordata; Craniata; Vertebrata; Euteleostomi; Mammalia; Eutheria; Laurasiatheria; Carnivora; Feliformia; Hyaenidae; Crocuta
HQ230583	HQ230583	spotted hyena	Crocuta crocuta voucher kc 29 clone 38 MHC class II antigen (MHC-DRB) gene, exon 2 and partial cds	DNA	Crocuta crocuta	198	Eukaryota; Metazoa; Chordata; Craniata; Vertebrata; Euteleostomi; Mammalia; Eutheria; Laurasiatheria; Carnivora; Feliformia; Hyaenidae; Crocuta
JN985763	JN985763	striped hyena	Hyaena hyaena clone 2_4 MHC class II antigen (Hyhy-DRB) gene, exon 2 and partial cds	DNA	Hyaena hyaena	201	Eukaryota; Metazoa; Chordata; Craniata; Vertebrata; Euteleostomi; Mammalia; Eutheria; Laurasiatheria; Carnivora; Feliformia; Hyaenidae; Hyaena
JN985764	JN985764	striped hyena	Hyaena hyaena clone 4_13 MHC class II antigen (Hyhy-DRB) gene, exon 2 and partial cds	DNA	Hyaena hyaena	201	Eukaryota; Metazoa; Chordata; Craniata; Vertebrata; Euteleostomi; Mammalia; Eutheria; Laurasiatheria; Carnivora; Feliformia; Hyaenidae; Hyaena
