## Supplementary material for "Characterization of both major histocompatibility complex classes in a wild social mammal: the banded mongoose": Table S2

### Sheet: Primer Info
MHC Class I	Label	Type	Sequence 5'-->3'	Length	Product size	Tm	Product size (no primers)	Reference							PCR mix	1x	Final conc.				Sequences used for development
Exon 2	MHCI-alpha1F	Forward	CCACTCCCTGAGGTATTTCTACACC	25	265	60.7-62.1	221	Yukhi & O'Brien 1990			Class I Exon 2 PCR profile				10X buffer	2µl	1X				GU971407, EU162656, LC189199, KC763064, JX218916, AY909914, JX218894
	1787R	Reverse	GGCCTCGCTCTGGTTGTAG	19	265	60.2					94°C	2min			dNTPs 10mM (2.5mM of each in 10mM)	1µl	0.5mM (0.125mM each)
											94°C	30s	denaturation		MgCl2 25mM	2µl	2.5mM
Exon 2	MHCI-alpha1F	Forward	CCACTCCCTGAGGTATTTCTACACC	25	271	60.7-62.1	228	Yukhi & O'Brien 1990		30X	55°C	30s	annealing		Taq	0.2µl					GU971407, EU162656, LC189199, KC763064, JX218916, AY909914, JX218894
	1793R	Reverse	CTCACCGGCCTCGCTCTG	18	271	62.5					72°C	60s	extension		Nano H20	12.8µl
											72°C	10min			F 10uM	0.5µl	0.25uM
Exon 3	2000F	Forward	GGTCACACAGCATCCAGAGA	20	270	59.4	232	Newly made			4°C	hold			R 10uM	0.5µl	0.25uM				AF283086, AF283087, AF283090, AF283091, AF283095, AF283099, AF283100, AF283101, AY910008, EU162656, GU971407, JX218894, JX218916, KC763064, LC189199
	2269R	Reverse	GCTGCAGCGTCTCCTTCC	18	270	60.8									DNA	1µl	10-50ng
											Class I Exon 3 PCR profile				Total	20µl
											94°C	2min
											94°C	30s	denaturation
										30X	55°C	30s	annealing
											72°C	60s	extension		MPI PCR mix	1x	Final conc.
											72°C	10min			10X buffer	2µl	1X
											4°C	hold			dNTPs (0.5mM of each)	5µl	(0.125mM each)
MHC Class II	Label	Type	Sequence 5'-->3'	Length	Product size	Tm	Product size (no primers)	Reference							MgCl2 50mM	1µl	2.5mM
DRB Exon 2	188F	Forward	CGAGTGCCATTTCACCAACG	20	239	60.1	201	Newly made			DRB PCR profile				Taq	0.2µl					AB490457, AB490478, AB490480, AB490483, AB490485, AB490489, AF016910, AF057808, AF057913, AF458914, AF516916, AF516920, AJ428209, AY312960, AY491457, DOGMHDRBA, DQ189257, DQ189261, DQ189262, DQ354689, EF125965, EF690694, EU916192, EU918395 FJ210684, FJ210685, FJ210694, FJ210695, FJ210697, FJ210702, GU388312, HM004073, KP127615, KU059084, LC055006, LC055117, LC174990, LN832041, LTU51543, OGU51548,…
	429R	Reverse	GCTGCACCGTGAAGCTCT	18	239	60.4					96°C	2min			Nano H20	9.8µl
											94°C	30s	denaturation		F 10uM	0.5µl	0.25uM
										30X	58°C	30s	annealing		R 10uM	0.5µl	0.25uM				AB490457, AB490478, AB490480, AB490483, AB490485, AB490489, AF016910, AF057808, AF057913, AF458914, AF516916, AF516920, AJ428209, AY312960, AY491457, DOGMHDRBA, DQ189257, DQ189261, DQ189262, DQ354689, EF125965, EF690694, EU916192, EU918395 FJ210684, FJ210685, FJ210694, FJ210695, FJ210697, FJ210702, GU388312, HM004073, KP127615, KU059084, LC055006, LC055117, LC174990, LN832041, LTU51543, OGU51548,…
DRB Exon 2	JS1	Forward	GAGTGTCATTTCTACAACGGGAC	23	215	59.3	171	Schad et al. 2004			72°C	60s	extension		DNA	1µl	10-50ng
	JS2	Reverse	GATCCCGTAGTTGTGTYTGCA	21	215	58.9-60.1		Schad et al. 2004			72°C	10min			Total	20µl
											4°C	hold
chosen primer sets
											JS1-JS2 PCR profile
											96°C	2min
											94°C	30s	denaturation
										28X	57°C	30s	annealing
											72°C	60s	extension
											72°C	10min
											4°C	hold

### Sheet: Primer Class I
F or R	tube#	ID#	tag#	junk	tag	primer 5'->3'	junk+tag+primer	junk+tag 5'->3'		Length bp	Price (.30 EUR per bp)
Forward MHCI (FA)	FIA.1	1	1	TCGATCA	TTGTGCTGGC	CCACTCCCTGAGGTATTTCTACACC	TCGATCATTGTGCTGGCCCACTCCCTGAGGTATTTCTACACC	TCGATCATTGTGCTGGC		42	12.6
	FIA.2	2	2	CGATCGTC	AACAACAACC	CCACTCCCTGAGGTATTTCTACACC	CGATCGTCAACAACAACCCCACTCCCTGAGGTATTTCTACACC	CGATCGTCAACAACAACC		43	12.9
	FIA.3	3	3	GATCGA	AACCGAGGTA	CCACTCCCTGAGGTATTTCTACACC	GATCGAAACCGAGGTACCACTCCCTGAGGTATTTCTACACC	GATCGAAACCGAGGTA		41	12.3
	FIA.4	4	4	ACGATCC	AATCATTCGG	CCACTCCCTGAGGTATTTCTACACC	ACGATCCAATCATTCGGCCACTCCCTGAGGTATTTCTACACC	ACGATCCAATCATTCGG		42	12.6
	FIA.5	5	5	TGATCGAT	ACAGGCTCTT	CCACTCCCTGAGGTATTTCTACACC	TGATCGATACAGGCTCTTCCACTCCCTGAGGTATTTCTACACC	TGATCGATACAGGCTCTT		43	12.9
	FIA.6	6	6	CATCGA	ACTTGGAGAG	CCACTCCCTGAGGTATTTCTACACC	CATCGAACTTGGAGAGCCACTCCCTGAGGTATTTCTACACC	CATCGAACTTGGAGAG		41	12.3
	FIA.7	7	7	GTCGATC	AGGAATGGAT	CCACTCCCTGAGGTATTTCTACACC	GTCGATCAGGAATGGATCCACTCCCTGAGGTATTTCTACACC	GTCGATCAGGAATGGAT		42	12.6
	FIA.8	8	8	AGATCGTA	CAAGTCCGCA	CCACTCCCTGAGGTATTTCTACACC	AGATCGTACAAGTCCGCACCACTCCCTGAGGTATTTCTACACC	AGATCGTACAAGTCCGCA		43	12.9
Reverse MHCI (RA)	RIA.1	9	1	TCGATCA	TTGTGCTGGC	CTCACCGGCCTCGCTCTG	TCGATCATTGTGCTGGCCTCACCGGCCTCGCTCTG	TCGATCATTGTGCTGGC		35	10.5
	RIA.2	10	2	CGATCGTC	AACAACAACC	CTCACCGGCCTCGCTCTG	CGATCGTCAACAACAACCCTCACCGGCCTCGCTCTG	CGATCGTCAACAACAACC		36	10.8
	RIA.3	11	3	GATCGA	AACCGAGGTA	CTCACCGGCCTCGCTCTG	GATCGAAACCGAGGTACTCACCGGCCTCGCTCTG	GATCGAAACCGAGGTA		34	10.2
	RIA.4	12	4	ACGATCC	AATCATTCGG	CTCACCGGCCTCGCTCTG	ACGATCCAATCATTCGGCTCACCGGCCTCGCTCTG	ACGATCCAATCATTCGG		35	10.5
	RIA.5	13	5	TGATCGAT	ACAGGCTCTT	CTCACCGGCCTCGCTCTG	TGATCGATACAGGCTCTTCTCACCGGCCTCGCTCTG	TGATCGATACAGGCTCTT		36	10.8
	RIA.6	14	6	CATCGA	ACTTGGAGAG	CTCACCGGCCTCGCTCTG	CATCGAACTTGGAGAGCTCACCGGCCTCGCTCTG	CATCGAACTTGGAGAG		34	10.2
	RIA.7	15	7	GTCGATC	AGGAATGGAT	CTCACCGGCCTCGCTCTG	GTCGATCAGGAATGGATCTCACCGGCCTCGCTCTG	GTCGATCAGGAATGGAT		35	10.5
	RIA.8	16	8	AGATCGTA	CAAGTCCGCA	CTCACCGGCCTCGCTCTG	AGATCGTACAAGTCCGCACTCACCGGCCTCGCTCTG	AGATCGTACAAGTCCGCA		36	10.8
	RIA.9	17	9	TATCGA	CCGCCAATAA	CTCACCGGCCTCGCTCTG	TATCGACCGCCAATAACTCACCGGCCTCGCTCTG	TATCGACCGCCAATAA		34	10.2
	RIA.10	18	10	CTCGATG	CGCTTACCTG	CTCACCGGCCTCGCTCTG	CTCGATGCGCTTACCTGCTCACCGGCCTCGCTCTG	CTCGATGCGCTTACCTG		35	10.5
	RIA.11	19	11	GCGATCAG	CCTATTGTCC	CTCACCGGCCTCGCTCTG	GCGATCAGCCTATTGTCCCTCACCGGCCTCGCTCTG	GCGATCAGCCTATTGTCC		36	10.8
	RIA.12	20	12	ATATCG	GGTGAGACCA	CTCACCGGCCTCGCTCTG	ATATCGGGTGAGACCACTCACCGGCCTCGCTCTG	ATATCGGGTGAGACCA		34	10.2
			primer 5'->3'
FI	MHC1-Ialpha1F	Forward	CCACTCCCTGAGGTATTTCTACACC			Annealing = 55°C				Total	227.1
RI	1793R	Reverse	CTCACCGGCCTCGCTCTG
	Class I Exon 2 PCR profile
	94°C	2min
	94°C	30s	denaturation
30X	55°C	30s	annealing
	72°C	60s	extension
	72°C	10min
	4°C	hold
F or R	tube#	ID#	tag#	junk	tag	primer 5'->3'	junk+tag+primer	junk+tag 5'->3'		Length bp	Price (.30 EUR per bp)
Forward MHCI (FA)	FIB.1	21	1	TCGATCA	TTGTGCTGGC	GGTCACACAGCATCCAGAGA	TCGATCATTGTGCTGGCGGTCACACAGCATCCAGAGA	TCGATCATTGTGCTGGC		37	11.1
	FIB.2	22	2	CGATCGTC	AACAACAACC	GGTCACACAGCATCCAGAGA	CGATCGTCAACAACAACCGGTCACACAGCATCCAGAGA	CGATCGTCAACAACAACC		38	11.4
	FIB.3	23	3	GATCGA	AACCGAGGTA	GGTCACACAGCATCCAGAGA	GATCGAAACCGAGGTAGGTCACACAGCATCCAGAGA	GATCGAAACCGAGGTA		36	10.8
	FIB.4	24	4	ACGATCC	AATCATTCGG	GGTCACACAGCATCCAGAGA	ACGATCCAATCATTCGGGGTCACACAGCATCCAGAGA	ACGATCCAATCATTCGG		37	11.1
	FIB.5	25	5	TGATCGAT	ACAGGCTCTT	GGTCACACAGCATCCAGAGA	TGATCGATACAGGCTCTTGGTCACACAGCATCCAGAGA	TGATCGATACAGGCTCTT		38	11.4
	FIB.6	26	6	CATCGA	ACTTGGAGAG	GGTCACACAGCATCCAGAGA	CATCGAACTTGGAGAGGGTCACACAGCATCCAGAGA	CATCGAACTTGGAGAG		36	10.8
	FIB.7	27	7	GTCGATC	AGGAATGGAT	GGTCACACAGCATCCAGAGA	GTCGATCAGGAATGGATGGTCACACAGCATCCAGAGA	GTCGATCAGGAATGGAT		37	11.1
	FIB.8	28	8	AGATCGTA	CAAGTCCGCA	GGTCACACAGCATCCAGAGA	AGATCGTACAAGTCCGCAGGTCACACAGCATCCAGAGA	AGATCGTACAAGTCCGCA		38	11.4
Reverse MHCI (RA)	RIB.1	29	1	TCGATCA	TTGTGCTGGC	GCTGCAGCGTCTCCTTCC	TCGATCATTGTGCTGGCGCTGCAGCGTCTCCTTCC	TCGATCATTGTGCTGGC		35	10.5
	RIB.2	30	2	CGATCGTC	AACAACAACC	GCTGCAGCGTCTCCTTCC	CGATCGTCAACAACAACCGCTGCAGCGTCTCCTTCC	CGATCGTCAACAACAACC		36	10.8
	RIB.3	31	3	GATCGA	AACCGAGGTA	GCTGCAGCGTCTCCTTCC	GATCGAAACCGAGGTAGCTGCAGCGTCTCCTTCC	GATCGAAACCGAGGTA		34	10.2
	RIB.4	32	4	ACGATCC	AATCATTCGG	GCTGCAGCGTCTCCTTCC	ACGATCCAATCATTCGGGCTGCAGCGTCTCCTTCC	ACGATCCAATCATTCGG		35	10.5
	RIB.5	33	5	TGATCGAT	ACAGGCTCTT	GCTGCAGCGTCTCCTTCC	TGATCGATACAGGCTCTTGCTGCAGCGTCTCCTTCC	TGATCGATACAGGCTCTT		36	10.8
	RIB.6	34	6	CATCGA	ACTTGGAGAG	GCTGCAGCGTCTCCTTCC	CATCGAACTTGGAGAGGCTGCAGCGTCTCCTTCC	CATCGAACTTGGAGAG		34	10.2
	RIB.7	35	7	GTCGATC	AGGAATGGAT	GCTGCAGCGTCTCCTTCC	GTCGATCAGGAATGGATGCTGCAGCGTCTCCTTCC	GTCGATCAGGAATGGAT		35	10.5
	RIB.8	36	8	AGATCGTA	CAAGTCCGCA	GCTGCAGCGTCTCCTTCC	AGATCGTACAAGTCCGCAGCTGCAGCGTCTCCTTCC	AGATCGTACAAGTCCGCA		36	10.8
	RIB.9	37	9	TATCGA	CCGCCAATAA	GCTGCAGCGTCTCCTTCC	TATCGACCGCCAATAAGCTGCAGCGTCTCCTTCC	TATCGACCGCCAATAA		34	10.2
	RIB.10	38	10	CTCGATG	CGCTTACCTG	GCTGCAGCGTCTCCTTCC	CTCGATGCGCTTACCTGGCTGCAGCGTCTCCTTCC	CTCGATGCGCTTACCTG		35	10.5
	RIB.11	39	11	GCGATCAG	CCTATTGTCC	GCTGCAGCGTCTCCTTCC	GCGATCAGCCTATTGTCCGCTGCAGCGTCTCCTTCC	GCGATCAGCCTATTGTCC		36	10.8
	RIB.12	40	12	ATATCG	GGTGAGACCA	GCTGCAGCGTCTCCTTCC	ATATCGGGTGAGACCAGCTGCAGCGTCTCCTTCC	ATATCGGGTGAGACCA		34	10.2
			primer 5'->3'
FI	2000F	Forward	GGTCACACAGCATCCAGAGA			Annealing = 55°C				Total	215.1
RI	2269R	Reverse	GCTGCAGCGTCTCCTTCC
			GCTGCAGCGTCTCCTTCC
	Class I Exon 3 PCR profile
	94°C	2min
	94°C	30s	denaturation
30X	55°C	30s	annealing
	72°C	60s	extension
	72°C	10min
	4°C	hold

### Sheet: Primer Class II
F or R	tube#	ID#	tag#	junk	tag (7bp edit dist)	primer 5'->3'	junk+tag+primer	junk+tag 5'->3'	Length bp	Price (0.3 EUR per bp)		tag#	sequence	edit_distance		Faircloth and Glenn 2011
Forward MHCII (FB)	FII.1	41	1	TCGATCA	TTGTGCTGGC	CGAGTGCCATTTCACCAACG	TCGATCATTGTGCTGGCCGAGTGCCATTTCACCAACG	TCGATCATTGTGCTGGC	37	11.1		1	TTGTGCTGGC	7
	FII.2	42	2	CGATCGTC	AACAACAACC	CGAGTGCCATTTCACCAACG	CGATCGTCAACAACAACCCGAGTGCCATTTCACCAACG	CGATCGTCAACAACAACC	38	11.4		2	AACAACAACC	7
	FII.3	43	3	GATCGA	AACCGAGGTA	CGAGTGCCATTTCACCAACG	GATCGAAACCGAGGTACGAGTGCCATTTCACCAACG	GATCGAAACCGAGGTA	36	10.8		3	AACCGAGGTA	7
	FII.4	44	4	ACGATCC	AATCATTCGG	CGAGTGCCATTTCACCAACG	ACGATCCAATCATTCGGCGAGTGCCATTTCACCAACG	ACGATCCAATCATTCGG	37	11.1		4	AATCATTCGG	7
	FII.5	45	5	TGATCGAT	ACAGGCTCTT	CGAGTGCCATTTCACCAACG	TGATCGATACAGGCTCTTCGAGTGCCATTTCACCAACG	TGATCGATACAGGCTCTT	38	11.4		5	ACAGGCTCTT	7
	FII.6	46	6	CATCGA	ACTTGGAGAG	CGAGTGCCATTTCACCAACG	CATCGAACTTGGAGAGCGAGTGCCATTTCACCAACG	CATCGAACTTGGAGAG	36	10.8		6	ACTTGGAGAG	7
	FII.7	47	7	GTCGATC	AGGAATGGAT	CGAGTGCCATTTCACCAACG	GTCGATCAGGAATGGATCGAGTGCCATTTCACCAACG	GTCGATCAGGAATGGAT	37	11.1		7	AGGAATGGAT	7
	FII.8	48	8	AGATCGTA	CAAGTCCGCA	CGAGTGCCATTTCACCAACG	AGATCGTACAAGTCCGCACGAGTGCCATTTCACCAACG	AGATCGTACAAGTCCGCA	38	11.4		8	CAAGTCCGCA	7
Reverse MHCII (RB)	RII.1	49	1	TATCGA	TTGTGCTGGC	GCTGCACCGTGAAGCTCT	TATCGATTGTGCTGGCGCTGCACCGTGAAGCTCT	TATCGATTGTGCTGGC	34	10.2		9	CCGCCAATAA	7
	RII.2	50	2	CTCGATG	AACAACAACC	GCTGCACCGTGAAGCTCT	CTCGATGAACAACAACCGCTGCACCGTGAAGCTCT	CTCGATGAACAACAACC	35	10.5		10	CGCTTACCTG	7
	RII.3	51	3	GCGATCAG	AACCGAGGTA	GCTGCACCGTGAAGCTCT	GCGATCAGAACCGAGGTAGCTGCACCGTGAAGCTCT	GCGATCAGAACCGAGGTA	36	10.8		11	CCTATTGTCC	7
	RII.4	52	4	ATATCG	AATCATTCGG	GCTGCACCGTGAAGCTCT	ATATCGAATCATTCGGGCTGCACCGTGAAGCTCT	ATATCGAATCATTCGG	34	10.2		12	GGTGAGACCA	7
	RII.5	53	5	TCTCGAT	ACAGGCTCTT	GCTGCACCGTGAAGCTCT	TCTCGATACAGGCTCTTGCTGCACCGTGAAGCTCT	TCTCGATACAGGCTCTT	35	10.5		13	GTTCCGTATT	7
	RII.6	54	6	CGCGATCT	ACTTGGAGAG	GCTGCACCGTGAAGCTCT	CGCGATCTACTTGGAGAGGCTGCACCGTGAAGCTCT	CGCGATCTACTTGGAGAG	36	10.8
	RII.7	55	7	GAGATC	AGGAATGGAT	GCTGCACCGTGAAGCTCT	GAGATCAGGAATGGATGCTGCACCGTGAAGCTCT	GAGATCAGGAATGGAT	34	10.2
	RII.8	56	8	ACATCGA	CAAGTCCGCA	GCTGCACCGTGAAGCTCT	ACATCGACAAGTCCGCAGCTGCACCGTGAAGCTCT	ACATCGACAAGTCCGCA	35	10.5
	RII.9	57	9	TGTCGATC	CCGCCAATAA	GCTGCACCGTGAAGCTCT	TGTCGATCCCGCCAATAAGCTGCACCGTGAAGCTCT	TGTCGATCCCGCCAATAA	36	10.8
	RII.10	58	10	CACGAT	CGCTTACCTG	GCTGCACCGTGAAGCTCT	CACGATCGCTTACCTGGCTGCACCGTGAAGCTCT	CACGATCGCTTACCTG	34	10.2
	RII.11	59	11	GTGATCG	CCTATTGTCC	GCTGCACCGTGAAGCTCT	GTGATCGCCTATTGTCCGCTGCACCGTGAAGCTCT	GTGATCGCCTATTGTCC	35	10.5
	RII.12	60	12	AGATCGAG	GGTGAGACCA	GCTGCACCGTGAAGCTCT	AGATCGAGGGTGAGACCAGCTGCACCGTGAAGCTCT	AGATCGAGGGTGAGACCA	36	10.8
									Total	215.1
			primer 5'->3'
FII	188F	Forward	CGAGTGCCATTTCACCAACG			Annealing = 58°C
RII	429R	Reverse	GCTGCACCGTGAAGCTCT
	Class II Exon 2 DRB PCR profile
	96°C	2min
	94°C	30s	denaturation
30X	58°C	30s	annealing
	72°C	60s	extension
	72°C	10min
	4°C	hold
