## Supplementary material for "Characterization of both major histocompatibility complex classes in a wild social mammal: the banded mongoose": Table S3

### Sheet: MHCI_ex2
>param	marker	value
substitution_threshold	all	1
indel_threshold	all	0.001
cluster_exact_length	all	1
cluster_inframe	all	1
min_dominant_frequency_threshold	all	25
min_amplicon_depth	all	100
min_amplicon_seq_frequency	all	1.4
discard_frameshifts	all	1
min_chimera_length	all	10
max_allele_number	all	16

### Sheet: MHCI_ex3
>param	marker	value
substitution_threshold	all	1
indel_threshold	all	0.001
cluster_exact_length	all	1
cluster_inframe	all	1
min_dominant_frequency_threshold	all	25
min_amplicon_depth	all	100
min_amplicon_seq_frequency	all	1.6
discard_frameshifts	all	1
min_chimera_length	all	10
max_allele_number	all	10

### Sheet: MHCII
>param	marker	value
substitution_threshold	all	1
indel_threshold	all	0.001
cluster_exact_length	all	1
cluster_inframe	all	1
min_dominant_frequency_threshold	all	25
min_amplicon_depth	all	100
min_amplicon_seq_frequency	all	1.2
discard_frameshifts	all	1
min_chimera_length	all	10
max_allele_number	all	10
