## Supplementary material for "Characterization of both major histocompatibility complex classes in a wild social mammal: the banded mongoose": Table S4

species	species.ori	MHC.class	conservation.status	gene	num.exons.sequenced	alleles in total	pseudogenes	min. alleles per individual	max. alleles per individual	sample size	technique	author	year	suborder	reference
Martes zibellina	Martes zibellina	MHC-I	least concern	class I exon 2, 3 and intron 2	2	26		1	5	24	PCR and cloning	Zhao et al.	2020	Caniformia	https://onlinelibrary.wiley.com/doi/full/10.1002/ece3.6140
Lynx lynx	Lynx lynx	MHC-I	least concern	class I exon 2	1	17		10	16	99	NGS	Marmesat et al.	2017	Feliformia	https://link.springer.com/article/10.1186/s12862-017-1006-z
Lynx pardinus	Lynx pardinus	MHC-I	vulnerable	class I exon 2	1	10				102	NGS	Marmesat et al.	2017	Feliformia	https://link.springer.com/article/10.1186/s12862-017-1006-z
Lynx canadensis	Lynx canadensis	MHC-I	least concern	class I exon 2	1	13				2	NGS	Marmesat et al.	2017	Feliformia	https://link.springer.com/article/10.1186/s12862-017-1006-z
Lynx rufus	Lynx rufus	MHC-I	least concern	class I exon 2	1	10				2	NGS	Marmesat et al.	2017	Feliformia	https://link.springer.com/article/10.1186/s12862-017-1006-z
Acinonyx jubatus	Acinonyx jubatus	MHC-I	vulnerable	class I exon 2	1	11		3	8	94	SSCP	Schwensow et al.	2019	Feliformia	https://link.springer.com/article/10.1007/s10592-019-01143-x
Acinonyx jubatus	Acinonyx jubatus	MHC-I	vulnerable	class I exon 2, 3 and intron 2	2	10	1	4	6	108	SSCP	Castro-Prieto et al.	2011	Feliformia	https://academic.oup.com/mbe/article/28/4/1455/1033027
Panthera pardus	Panthera pardus fusca	MHC-I	vulnerable	class I exon 2	1	9			2	13	PCR and cloning	Parmar et al.	2017	Feliformia	https://link.springer.com/article/10.1007/s10709-017-9979-5
Panthera pardus	Panthera pardus orientalis	MHC-I	vulnerable	class I exon 2	1	20				11	PCR and cloning	Tarasyan at al.	2023	Feliformia	https://link.springer.com/article/10.1134/S1062359023602501#Sec2
Meles meles	Meles meles	MHC-I	least concern	class I exon 2 and 3	2	16			4	11	PCR and cloning	Sin et al.	2012	Caniformia	https://onlinelibrary.wiley.com/doi/full/10.1002/ece3.285
Meles meles	Meles meles	MHC-I	least concern	class I exon 2, 3 and intron 2	2	15			6	9	PCR and cloning	Abduriyim et al.	2019	Caniformia	https://www.nature.com/articles/s41437-018-0100-3
Meles leucurus	Meles leucurus	MHC-I	least concern	class I exon 2, 3 and intron 2	2	19			5	8	PCR and cloning	Abduriyim et al.	2019	Caniformia	https://www.nature.com/articles/s41437-018-0100-3
Meles canescens	Meles canescens	MHC-I	least concern	class I exon 2, 3 and intron 2	2	7			7	2	PCR and cloning	Abduriyim et al.	2019	Caniformia	https://www.nature.com/articles/s41437-018-0100-3
Meles anakuma	Meles anakuma	MHC-I	least concern	class I exon 2, 3 and intron 2	2	23			6	6	PCR and cloning	Abduriyim et al.	2019	Caniformia	https://www.nature.com/articles/s41437-018-0100-3
Panthera tigris	Panthera tigris tigris	MHC-I	endangered	class I exon 2, 3 and intron 2	2	14	1	3	7	19	PCR and cloning	Pokorny et al.	2010	Feliformia	https://link.springer.com/article/10.1007/s00251-010-0475-7
Phoca vitulina	Phoca vitulina	MHC-I	least concern	class I exon 3	1	62		7	15	60	NGS	Gigliotti et al.	2022	Caniformia	https://academic.oup.com/jhered/article/113/5/525/6606028
Halichoerus grypus	Halichoerus grypus	MHC-I	least concern	class I exon 3	1	54		7	21	90	NGS	Gigliotti et al.	2022	Caniformia	https://academic.oup.com/jhered/article/113/5/525/6606028
Nyctereutes procyonoides	Nyctereutes procyonoides	MHC-I	least concern	class I exon 2, 3 and intron 2	2	48		1	6	31	PCR and cloning	Bartocillo et al.	2021	Caniformia	https://link.springer.com/article/10.1007/s13364-021-00561-y
Ailuropoda melanoleuca	Ailuropoda melanoleuca	MHC-I	vulnerable	class I exon 2, 3 and intron 2	1	24				267	PCR and cloning	Zhu et al.	2013	Caniformia	https://link.springer.com/article/10.1186/1471-2148-13-227#Sec2
Mungos mungo	Mungos mungo	MHC-I	least concern	class I exon 2	1	28		2	11	321	NGS	Schubert et al.	NA	Feliformia	NA
