## Supplementary material for "Characterization of both major histocompatibility complex classes in a wild social mammal: the banded mongoose": Table S5

species	species.ori	MHC.class	conservation.status	gene	num.exons.sequenced	alleles in total	pseudogenes	min. alleles per individual	max. alleles per individual	sample size	technique	author	year	suborder	reference
Acinonyx jubatus	Acinonyx jubatus	MHC-II	vulnerable	class II DRB	1	4	0	2	4	139	SSCP	Castro-Prieto et al.	2011	Feliformia	Cheetah Paradigm Revisited: MHC Diversity in the World�s Largest Free-Ranging Population
Acinonyx jubatus	Acinonyx jubatus	MHC-II	vulnerable	class II DRB	1	4				88	SSCP	Castro-Prieto et al.	2012	Feliformia	https://onlinelibrary.wiley.com/doi/pdf/10.1111/j.1365-294X.2005.02612.x?casa_token=KcYfqfRN69AAAAAA:8dR-xw1KK_EcQ3KYMc9w9Dcpds-OHARFuq5ltn9hToaYOwQRYoMU66Nf8f1aTe5JTGFQwwPZ3Q7CctcLmw
Ailuropoda melanoleuca	Ailuropoda melanoleuca	MHC-II	vulnerable	class II DRB1	1	7				121	SSCP	Chen et al.	2010	Caniformia	https://onlinelibrary.wiley.com/doi/10.1002/jez.b.21327
Ailuropoda melanoleuca	Ailuropoda melanoleuca	MHC-II	vulnerable	class II DRB3	1	6				121	SSCP	Chen et al.	2011	Caniformia	https://onlinelibrary.wiley.com/doi/10.1002/jez.b.21327
Ailuropoda melanoleuca	Ailuropoda melanoleuca	MHC-II	vulnerable	class II DRB exon 2	1	7		1	2	60	SSCP	Wan et al.	2006	Caniformia	https://onlinelibrary.wiley.com/doi/pdf/10.1111/j.1365-294X.2006.02966.x?casa_token=Rw9YZ6XTICIAAAAA:jzBtSzTJ4Z9FZposOdEhJvaSOKMrgeiCylBxLLeUW3S_9gScTZi12wtpBg38SVxldmeUjZz5tYaqcJkq1w
Canis latrans	Canis latrans	MHC-II	least concern	class II DRB exon 2	1	8				10	SSCP	Hedrick et al.	2000	Caniformia	Major histocompatibility complex (MHC) variation in the endangered Mexican wolf and related canids
Canis latrans	Canis latrans	MHC-II	least concern	class II DRB exon 2	1	8				10	SSCP	Hedrick et al.	2002	Caniformia	Major histocompatibility complex variation in red wolves: evidence for common ancestry with coyotes and balancing selection
Canis latrans	Canis latrans	MHC-II	least concern	class II DRB exon 2	1	15				29	SSCP	Hedrick et al.	2002	Caniformia	Major histocompatibility complex variation in red wolves: evidence for common ancestry with coyotes and balancing selection
Canis lupus	Canis lupus	MHC-II	least concern	class II DRB1	1	7				113	SSCP	Rocha et al.	2019	Caniformia	https://bmcecolevol.biomedcentral.com/articles/10.1186/s12862-019-1420-5
Canis lupus	Canis lupus	MHC-II	least concern	class II DRB	1	11		1	2	279	SSCP	Niskanen et al.	2014	Caniformia	https://doi.org/10.1111/mec.12647
Canis lupus	Canis lupus	MHC-II	least concern	class II DRB1	1	17				167	SSCP	Seddon et al.	2002	Caniformia	https://link.springer.com/content/pdf/10.1007/s00251-002-0489-x.pdf
Canis lupus	Canis lupus	MHC-II	least concern	class II DRB1	1	15				178	SSCP	Seddon et al.	2004	Caniformia	https://royalsocietypublishing.org/doi/pdf/10.1098/rspb.2004.2869?casa_token=xhUIXiumVJQAAAAA%3Ak4eoZ6W4cG1rDFH-BySHVcBVmVpm7TX_BRFWjqunJZf4x3tvURqymwqyl92iPCvDgmDOoeE4hFIHvXhe
Canis lupus	Canis lupus	MHC-II	least concern	class II DRB1	1	13				77	cloning and sequencing	Arbanasi? et al.	2013	Caniformia	https://pubmed.ncbi.nlm.nih.gov/23134500/
Canis lupus	Canis lupus baileyi	MHC-II	least concern	class II DRB exon 2	1	3				27	SSCP	Hedrick et al.	2000	Caniformia	Major histocompatibility complex (MHC) variation in the endangered Mexican wolf and related canids
Canis lupus	Canis lupus	MHC-II	least concern	class II DRB exon 2	1	7				13	SSCP	Hedrick et al.	2000	Caniformia	Major histocompatibility complex (MHC) variation in the endangered Mexican wolf and related canids
Canis lupus	Canis lupus	MHC-II	least concern	class II DRB exon 2	1	17				175	PCR-direct sequencing	Kennedy et al.	2007	Caniformia	DLA-DRBI, DQAI, and DQBI alleles and haplotypes in North American gray wolves
Canis rufus	Canis rufus	MHC-II	critically endangered	class II DRB exon 2	1	3				3	SSCP	Hedrick et al.	2000	Caniformia	Major histocompatibility complex (MHC) variation in the endangered Mexican wolf and related canids
Canis rufus	Canis rufus	MHC-II	critically endangered	class II DRB exon 2	1	4				48	SSCP	Hedrick et al.	2002	Caniformia	Major histocompatibility complex variation in red wolves: evidence for common ancestry with coyotes and balancing selection
Canis simensis	Canis simensis	MHC-II	endangered	class II DRB1	1	4				99	SSCP	Kennedy et al.	2011	Caniformia	https://onlinelibrary.wiley.com/doi/pdf/10.1111/j.1399-0039.2010.01591.x?casa_token=tC3rBYIqYb8AAAAA:xsVvHZHjAIgXNfVQcDlwfzo135bT7K7q5PqMfmiCQFgNVhrTXA9aDhGD5YHIV2Izdw0V2uZwrnE4LGKmPA
Crocuta crocuta	Crocuta crocuta	MHC-II	least concern	class II DRB exon 2	1	26				20	cloning and sequencing	Califf et al.	2013	Feliformia	https://academic.oup.com/jmammal/article/94/2/282/909311
Gulo gulo	Gulo gulo	MHC-II	least concern	class II DRB exon 2	1	11			5	32	SSCP	Sigiyama et al.	2022	Caniformia	https://journals.plos.org/plosone/article?id=10.1371/journal.pone.0267609
Hyaena hyaena	Hyaena hyaena	MHC-II	near threatened	class II DRB exon 2	1	18				20	cloning and sequencing	Califf et al.	2013	Feliformia	https://academic.oup.com/jmammal/article/94/2/282/909311
Lynx lynx	Lynx lynx	MHC-II	least concern	class II DRB	1	8		3	6	99	NGS	Marmesat et al.	2017	Feliformia	Retention of functional variation despite extreme genomic erosion: MHC allelic repertoires in the Lynx genus
Lynx pardinus	Lynx pardinus	MHC-II	vulnerable	class II DRB	1	7		3	6	102	NGS	Marmesat et al.	2017	Feliformia	Retention of functional variation despite extreme genomic erosion: MHC allelic repertoires in the Lynx genus
Lynx canadensis	Lynx canadensis	MHC-II	least concern	class II DRB	1	3				2	NGS	Marmesat et al.	2017	Feliformia	Retention of functional variation despite extreme genomic erosion: MHC allelic repertoires in the Lynx genus
Lynx rufus	Lynx rufus	MHC-II	least concern	class II DRB	1	5				2	NGS	Marmesat et al.	2017	Feliformia	Retention of functional variation despite extreme genomic erosion: MHC allelic repertoires in the Lynx genus
Martes melampus	Martes melampus	MHC-II	least concern	class II DRB	1	17		2	7	26	SSCP	Hosotani et al.	2020	Caniformia	Genetic diversity and evolution of the MHC class II DRB gene in the Japanese marten, Martes melampus (Carnivora: Mustelidae)
Meles meles	Meles meles	MHC-II	least concern	class II DRB	1	5		2	3	7	cloning and sequencing	Sin et al.	2012	Caniformia	MHC class II genes in the European badger (Meles meles): characterization, patterns of variation, and transcription analysis
Mephitis mephitis	Mephitis mephitis	MHC-II	least concern	class II DRB	1	12		2	4	15	SSCP	Srithayakumar et al.	2012	Caniformia	https://link.springer.com/article/10.1007/s00251-011-0588-7
Mungos mungo	Mungos mungo	MHC-II	least concern	class II DRB exon 2	1	13				385	NGS	Schubert et al.	NA	Feliformia
Mustela itatsi	Mustela itatsi	MHC-II	near threatened	class II DRB exon 2	1	24				31	SSCP	Nishita et al.	2015	Caniformia	https://doi.org/10.1111/tan.12700
Mustela sibirica	Mustela sibirica	MHC-II	least concern	class II DRB exon 2	1	17				21	SSCP	Nishita et al.	2015	Caniformia	https://doi.org/10.1111/tan.12700
Neofelis nebulosa	Neofelis nebulosa	MHC-II	vulnerable	class II DRB exon 2	1	4				2	SSCP	Wang et al.	2008	Feliformia	Sequence variability analysis on major histocompatibility complex class II DRB alleles in three felines
Neophoca cinerea	Neophoca cinerea	MHC-II	endangered	class II DRB	1	9		1	4	47	OSCP	Lau et al.	2015	Caniformia	https://academic.oup.com/jhered/article/106/4/395/2961862?login=false
Panthera pardus	Panthera pardus fusca	MHC-II	vulnerable	class II DRB	1	17			2	13	SSCP	Parmar et al.	2017	Feliformia	Parmar et al. 2017, Indian leopard MHC diversity
Panthera pardus	Panthera pardus pardus	MHC-II	vulnerable	class II DRB exon 2	1	6		2	5	25	SSCP	Castro-Prieto et al.	2011	Feliformia	Diversity and Evolutionary Patterns of Immune Genes in Free-Ranging Namibian Leopards (Panthera pardus pardus)
Panthera pardus	Panthera pardus	MHC-II	vulnerable	class II DRB exon 2	1	3			3	1	SSCP	Wang et al.	2008	Feliformia	Sequence variability analysis on major histocompatibility complex class II DRB alleles in three felines
Panthera tigris	Panthera tigris tigris	MHC-II	endangered	class II DRB	1	4	0	2	3	19	SSCP	Pokorny et al.	2010	Feliformia	MHC class I and MHC class II DRB gene variability in wild and captive Bengal tigers (Panthera tigris tigris)
Panthera tigris	Panthera tigris altaica	MHC-II	endangered	class II DRB exon 2	1	1			1	1	SSCP	Wang et al.	2008	Feliformia	Sequence variability analysis on major histocompatibility complex class II DRB alleles in three felines
Phocarctos hookeri	Phocarctos hookeri	MHC-II	endangered	class II DRB1	1	28		1	2	54	SSCP	Osborne et al.	2013	Caniformia	https://www.nature.com/articles/hdy201318
Prionailurus bengalensis	Prionailurus bengalensis	MHC-II	least concern	class II DRB exon 2	1	10		2	8	48	SSCP	Saka et al.	2017	Feliformia	Low genetic variation in the MHC class II DRB gene and MHC-linked microsatellites in endangered island populations of the leopard cat (Prionailurus bengalensis) in Japan
Prionailurus bengalensis	Prionailurus bengalensis	MHC-II	least concern	class II DRB exon 2	1	4		2	4	48	SSCP	Saka et al.	2017	Feliformia	Low genetic variation in the MHC class II DRB gene and MHC-linked microsatellites in endangered island populations of the leopard cat (Prionailurus bengalensis) in Japan
Procyon lotor	Procyon lotor	MHC-II	least concern	class II DRB	1	20				317	NGS	Biedrzycka et al.	2019	Caniformia	https://onlinelibrary.wiley.com/doi/full/10.1111/eva.12898
Procyon lotor	Procyon lotor	MHC-II	least concern	class II DRB	1	66		2	4	246	SSCP	Castillo et al.	2010	Caniformia	https://journals.plos.org/plosone/article?id=10.1371/journal.pone.0012066
Procyon lotor	Procyon lotor	MHC-II	least concern	class II DRB	1	52		1	6	156	NGS	Ruiz-L�pez et al.	2014	Caniformia	https://doi.org/10.1016/j.meegid.2014.10.015
Taxidea taxus	Taxidea taxus	MHC-II	least concern	class II DRB	1	26		1	4	236	NGS	Rico et al.	2016	Caniformia	https://onlinelibrary.wiley.com/doi/pdf/10.1111/eva.12410
Ursus arctos	Ursus arctos	MHC-II	least concern	class II DRB exon 2	1	19		1	3	38	cloning and sequencing	Goda et al.	2010	Caniformia	https://onlinelibrary.wiley.com/doi/pdf/10.1111/j.1399-0039.2010.01528.x?casa_token=B-DqamN5YhUAAAAA%3ANVSPWrtOrLnWGuPt-nU3H8jpP8L2yvkT8nOcOwQT0xGsdyImW_0lQ-VWJfS3HFY7dyDm1MqOHOcbOTlxCg
Vormela peregusna	Vormela peregusna	MHC-II	vulnerable	class II DRB exon 2	1	9		3	8	10	SSCP	Nishita et al.	2019	Caniformia	https://www.tandfonline.com/doi/abs/10.1080/03949370.2018.1486887
Vulpes macrotis	Vulpes macrotis mutica	MHC-II	least concern	class II DRB	1	29				69	NGS	Wilbert et al.	2020	Caniformia	https://link.springer.com/chapter/10.1007/978-3-030-33334-8_13
Vulpes vulpes	Vulpes vulpes	MHC-II	least concern	class II DRB1 exon 2	1	25				233	SSCP	Ameike et al.	2018	Caniformia	https://pubmed.ncbi.nlm.nih.gov/30298779/
Vulpes vulpes	Vulpes vulpes deletrix	MHC-II	least concern	class II DRB1	1	8		1	2	28	SSCP	Marshall et al.	2016	Caniformia	https://link.springer.com/article/10.1007/s00251-016-0907-0
Zalophus californianus	Zalophus californianus	MHC-II	least concern	class II DRB	1	12				58	SSP	Bowen et al.	2004	Caniformia	https://link.springer.com/article/10.1007/s00251-004-0655-4
Zalophus californianus	Zalophus californianus	MHC-II	least concern	class II DRB	1	8				227	SSP	Bowen et al.	2006	Caniformia	https://onlinelibrary.wiley.com/doi/pdf/10.1111/j.1365-294X.2005.02612.x?casa_token=KcYfqfRN69AAAAAA:8dR-xw1KK_EcQ3KYMc9w9Dcpds-OHARFuq5ltn9hToaYOwQRYoMU66Nf8f1aTe5JTGFQwwPZ3Q7CctcLmw
Suricata suricatta	Suricata suricatta	MHC-II	least concern	class II DRB	1	37		1	7	1567	NGS	Mueller-Klein et al.	2024	Feliformia	https://www.researchsquare.com/article/rs-4685784/v1
