## Supplementary material for "Characterization of both major histocompatibility complex classes in a wild social mammal: the banded mongoose": Table S6

### Sheet: MHC-Iex2+3
Exon	Saper_1991_PBR_HLA-A2 from Table 14	Position in banded mongoose sequence	PSS overlap		All PSS		Saper M, Bjorkman P, Wiley D (1991) Refined structure of the human histocompatibility antigen HLA-A2 at 2.6 Å resolution. Journal of Molecular Biology 219, 277-319.
Exon 2 (alpha 1 = 1-90aa)	5				4
	7				14
	9	-2			35
	24	14	yes		37
	25	15			57
	34	24			67
	45	35	yes		72
	59	49
	63	53
	66	56
	67	57	yes
	70	60
	73	63
	74	64
	77	67	yes
	80	70
	81	71
	84	74
Exon 3 (alpha 2 = 91-182aa)	97	-1			59
	99	2			66
	114	17
	116	19
	123	26
	143	46
	146	49
	147	50
	150	53
	152	55
	155	58
	156	59	yes
	159	62
	160	63
	163	66	yes
	167	70
	171	74

### Sheet: MHC-IIBex2
Brown et al. 1993 DRB1*0101 from caption of Fig. 3	Position in banded mongoose sequence_May24	Position in banded mongoose sequence_May24	Position in banded mongoose sequence	PSS overlap				All PSS		Brown JH, Jardetzky TS, Gorga JC, et al. (1993) Three-dimensional structure of the human class II histocompatibility antigen HLA-DR1. Nature 364, 33-39.
9								8
11								18
13			-3					44
28	8		13					50
30	10		15					57
32	12		17					66
37	17		22
38	18		23
47	27		32
56	36		41
60	40		45
61	41		46
65	45		50
68	48		53
70	50		55
71	51		56
74	54		59
78	58		63
81			66	yes
82			67
85			70
86			71
88			73
89			74
