## Supplementary material for "Characterization of both major histocompatibility complex classes in a wild social mammal: the banded mongoose": Table S8

Name	Common.Name	Organism	Common.Name_Organism	Description	Sequence.Length	Taxonomy	Sequence
LOC123790949	American black bear	Ursus americanus	American black bear (Ursus americanus)	LOC123790949: DLA class II histocompatibility antigen, DR-1 beta chain-like	801	Eukaryota; Metazoa; Chordata; Craniata; Vertebrata; Euteleostomi; Mammalia; Eutheria; Laurasiatheria; Carnivora; Caniformia; Ursidae; Ursus	ATGGCATATCTCTGGTTCCCTAGAGGCTTATCAATGGCAGCTCTGATGGTGATACTGATGATGCTGAGCCCTCCCTTGGCTTGGGCTACGGACACCCCACCACATTTCTTAGAACAGCTGAAGTTCGAGTGTCATTTCACCAACGGCACGGAGCGGGTGCGGTACCTGGTCAGAGACATCTATAACGGGCAGGAGAACGTGCGCTTCGACAGCGACGTGGGGGAGTTCCGGGCGGTGACGGAGCTGGGGCGGCCGGACGCTGAGTACTGGAACCCGCAGAAGGACATCATGGAGCAGACGCGGGCCGCGGTGGACACGTACTGCAGACACAACTACGGGGTGTTGGACAGCTTCCTGGTGCAGCGACAAGCGGAGCCTACAGTCACTGTGTATCCTACG…
LOC123790953	American black bear	Ursus americanus	American black bear (Ursus americanus)	LOC123790953: DLA class II histocompatibility antigen, DR-1 beta chain	801	Eukaryota; Metazoa; Chordata; Craniata; Vertebrata; Euteleostomi; Mammalia; Eutheria; Laurasiatheria; Carnivora; Caniformia; Ursidae; Ursus	ATGGTGTGTCTGTGTTTCCTTGGAGGCTCCTGGATGCCAGCTCTGACACTGATCCTGATGGTGCTGAGCCCTCCCTTGGCTTGGGCTAGGGACACCCCACCACATTTCTCGTTCCTGGGGAAGTCCGAGTGTCATTTCACCAACGGCACGGAGCGGGTGCGGTACCTGCAGAGATACATCTATAACCGGGAGGAGTTCGTGCGCTTCGACAGCGACGTGGGGGAGTTCCGGGCGGTGACGGAGCTGGGGCGGCCGGACGCTGAGTACTGGAACCCGCAGAAGGACATCATGGAGCAGACGCGGGCCGCGGTGGACACGTACTGCAGACACAACTACGGGGTGTTGGACAGCTTCCTGGTGCAGCGACAAGCGGAGCCTACAGTCACTGTGTATCCTACG…
Mumung-DRB*01	Banded mongoose	Mungos mungo	Banded mongoose (Mungos mungo)		201		GGACGGAGCGGGTGCGGTTCCTGGACAGATATTTCTACAATGGGAAGGAGTACGTGCGCTTCGACAGCGACGTGGGGGAGTACCGGGCGGTGACGGAGCTGGGGCGGCGGTCCGCGGAGTACTGGAACGGGCTGAAGGACCGCCTGGAGGACGCCCGGACAGCGGTGGACTGGTACTGCAGACACAACTACGGGGTCGCTG
Mumung-DRB*02	Banded mongoose	Mungos mungo	Banded mongoose (Mungos mungo)		201		GGACGGAGCGGGTGCGGCTCTTGGCCAGATCAGTCTATAACCAGGAGGAGTTCCTGCGCTTCGACAGCGACGTGGGGGAGTACCGGGCCGTGACGGAGCTGGGGCGGCCCGAGGCCAAGTCCTGGAACCGGGATAAGGACTTCATGGAGGACAGGCGGGCCGCAGTGGACACGTACTGCCGACACAACTACAGGATTGTGG
Mumung-DRB*03	Banded mongoose	Mungos mungo	Banded mongoose (Mungos mungo)		201		GGACGGAGCGGGTGCAGTACCTGGACAGGTATTTCTACAATGGCGAGGAGATCGTGCGCTTCGACAATGACGTGGGGGAGTACCGGGCGGTGACGGAGCTGGGGCGGCCCTTCGCCGAGTACTGGAACCGGCAGAAGGACTTCATGGAGGTGAAGCGGGCCGAGGTGGACACGGTGTGCAGACACAACTACGGGGTCGTTG
Mumung-DRB*04	Banded mongoose	Mungos mungo	Banded mongoose (Mungos mungo)		201		GGACGGAGCGGGTGCGGTTCCTGGACAGATATTTCTACAATGGGAAGGAGTACGTGCGCTTCGACAGCGACGTGGGGGAGTTCCGGGCGGTGACGGAGCTGGGGCGGCGGTCCGCGGAGTACTGGAACGGGCTGAAGGACCGCCTGGAGGACGCCCGGACAGCGGTGGACTGGTACTGCAGACACAACTACGGGGTCGCTG
Mumung-DRB*05	Banded mongoose	Mungos mungo	Banded mongoose (Mungos mungo)		201		GGACGGAGCGGGTGCGGTTCCTGAAGAGATACATCTATAACCGGGAGGAGTTCGCGCGCTTCGACAGCGACGTGGGGGAGTACCGGGCGGTGACGGAGCTGGGGCGGCCCGACGCCGAGTCCTGGAACCGGGATAAGGACAAGCTGGAGCACAGGCGGGCCGAGGTGGACACGTACTGCAGACACAACTACGGGGTCGTTG
Mumung-DRB*06	Banded mongoose	Mungos mungo	Banded mongoose (Mungos mungo)		201		GGACGGAGCGGGTGCGGTTCCTGGACAGACTTTTCTACAACAGCGAGGAGTTCGTGCGCTTCGACAGCGACGTGGGGGAGTACCGGGCGGTGACGGAGCTGGGGCGGCCCGACGCCGAGTCCTGGAACCGGGATAAAGACTGGCTGGAGTACAAGCGGGGCGAGGTGAACAGGTACTGCAGACACAACTACGGGGTCGTTG
Mumung-DRB*07	Banded mongoose	Mungos mungo	Banded mongoose (Mungos mungo)		201		GGACGGAGCGGGTGCGGCTCCTGGCCAGAGTGATCTATAACCAGGAGGAGTACTTGCGCTTCGACAGCGACGTGGGGGAGTACGGGGCGGTGACGGAGCTGGGGCGGTTCGCTGCGGAGTACAGGAACCGGGATAAGGACTTCATGGAAGACGCACGGGCCTCAGTGGACACGTACTGCAGACACAACTACGGGGTCGGTG
Mumung-DRB*08 Ps	Banded mongoose	Mungos mungo	Banded mongoose (Mungos mungo)		205		GGACGGAGCGGGTGCAGTTCCTGGAAAGACATCTCTACAATGGGGAGGAGATCCTGAGTTTCGACAGCGACGGACGTGGGGGAGTACCGGGCGGTGACGGAGCTGGGGCGGCCCTTCGCCGAGTACTGGAACCGGCAGAAGGACTTCATGGAGGTGAAGCGGGCCGAGGTGGACACGTTCTGCAGACACAACTACGGGGTCGCTG
Mumung-DRB*09	Banded mongoose	Mungos mungo	Banded mongoose (Mungos mungo)		201		GGACGGAGCGGGTGCAGTACCTGGCCAGAGTGATCTATAACCAGGAGGAGTACACGCGCTTCGACAGCGACGTGGGGGAGTACCGGGCGGTGACGGAGCTGGGGCGGCCCGACGCTGAGTACTGGAACGGGCAGAAGGACTGGCTGGAGGACAGGCGGGCCCAGGTGGACATGTTCTGTAGACACAACTACGGGGTCGGTG
Mumung-DRB*10	Banded mongoose	Mungos mungo	Banded mongoose (Mungos mungo)		201		GGACGGAGCGGGTGAGGCTCCTGCATAGACACATCTATAACCGGGAGGAGACCGCGCGCTTCGACAGCGACGTGGGGGAGTACCGGGCGGTGACGGAGCTGGGGCGGCCCGACGCCGAGTACTGGAACCGGGATAAGGACAGGCTGGAGCACAGGCGGGCCGAGGTGGACACGGTGTGCAGACACAACTACGGAGTTTTCG
Mumung-DRB*11	Banded mongoose	Mungos mungo	Banded mongoose (Mungos mungo)		201		GGACGGAGCGGGTGCAGTACCTGGCCAGAGTGATCTATAACCAGGAGGAGTACGCGCGCTTCGACAGCGACGTGGGGAAGTACCAGGCGGTGACAGAGCTGGGGCGGTTCGCCGCGGAGTACAGGAACCGGGATAAGGACTTCATGGAGGACGCACGGGCCCCAGTGGACACGTACTGCAGACACAACTACGGGGTCGGTG
Mumung-DRB*12	Banded mongoose	Mungos mungo	Banded mongoose (Mungos mungo)		201		GGACGGAGCAGGTACATTACCTGGCCAGAGCGATCTATAACCGGGAGGAGATCGTGCGCTTCGACAGCGACGTGGGGGAGTGCCGGGCGTTGACGGAGCTGGGGCGGCCCTTCGCTGAGTACTGGAACCGGGATAAGGACTTCATGGAGCTGTACCGGGCCGCAGTGGACACGTACTGCAGACACAACTACCGGGTCGGTG
Mumung-DRB*13 Ps	Banded mongoose	Mungos mungo	Banded mongoose (Mungos mungo)		201		GGACGTAGCGGGTGCGGTTCCTGGACAGATATTTCTACAATTGGCAGGAGTACGTGCGCTTCGACAGCGACGTGGGGGAGTACCGGGCGGTGACGGAGCTGGGGCGGCGGTCCGCGGAGTACTGGAACGGGCTGAAGGACCGCCTGGAGGACGCCCGGACAGCGGTGGACTGGTACTGCAGACACAACTACGGGGTCGCTG
Mumung-DRB*14	Banded mongoose	Mungos mungo	Banded mongoose (Mungos mungo)		201		GGACGGAGCGGGTGCGGTTCCTGGACAGATATTTCTACAACGGCGAGGAGTACGTGCGCTTCGACAGCGACGTGGGGGAGTTCCGGGCGGTGACGGAGCTGGGGCGGCGGTCCGCGGAGTACTGGAACGGGCTGAAGGACTGGCTGGAGGACACACGGGCCGCAGTGGACACGTACTGCAGACACAACTACGGGGTCGCTG
Mumung-DRB*15	Banded mongoose	Mungos mungo	Banded mongoose (Mungos mungo)		201		GGACAGAGCAGGTACATTACCTGGCCAGAGCGATCTATAACCGGGAGGAGATCGTGCGCTTCGACAGCGACGTGGGGGAGTGCCGGGCGTTGACGGAGCTGGGGCGGCCCTTCGCTGAGTACTGGAACCGGGATAAGGACTTCATGGAGGGGAAGCGGGCCGAGGTGGACACGTACTGCAGACACAACTACGGGGTCGGTG
Mumung-DRB*16	Banded mongoose	Mungos mungo	Banded mongoose (Mungos mungo)		201		GGACGGAGCGGGTGCGGTTCCTGAACAGACATCTCTACAATGGGAAGGAGTACGCGCGCTTCGACAGCGAGGTGGGGGAGTACCGGGCGGTGACGGAGCTGGGGCGGCCCGACGCCGAGTCCTGGAACCGGGATAAGGACAGGCTGGAGTACAAGCGGGGCCAGGTGGACAATTACTGCAGACACAACTACAGGGTCGGTG
Mumung-DRB*17	Banded mongoose	Mungos mungo	Banded mongoose (Mungos mungo)		201		GGACGGAGCGGGTGAGGTACCTGCATAGAGACATCTATAACCGGGAGGAGACCGCGCGCTTCGACAGCGAGGTGGGGGAGTACCGGCCGGTGACGGAGCTGGGGCGGCCCGACGCCGAGTACTGGAACCGGCAGAAGGACATCCTGGAGGACAGGCGGGCCGCAGTGGACACGTACTGCAGACACAACTACGGGGTTTTCG
LOC113926803	California sea lion	Zalophus californianus	California sea lion (Zalophus californianus)	LOC113926803: DLA class II histocompatibility antigen, DR-1 beta chain	489	Eukaryota; Metazoa; Chordata; Craniata; Vertebrata; Euteleostomi; Mammalia; Eutheria; Laurasiatheria; Carnivora; Caniformia; Otariidae; Zalophus	ATGGAGCAGAAGCGGGCCGAGGTGGACACGGTGTGCAGACACAACTACGGGGTGGGTGAGAGCTTCACGGTGCAGCGGCGAGTTGAGCCTACAGTGACCGTGTATCCTACGAAGACCCAGTCCCTGCAGCACCACAACCTCCTGGTCTGCTCTGTGAATGGTTTCTATCCAGGCCACATTGAAGTCAGGTGGTTTCGGAATGGCCAGGAAGAGGAGGCTGGGGTCGTGTCCACAGGCCTGATCCGGAATGGAGACTGGACCTTCCAGACCCTAGTGATGCTGGAGACAGTTCCTCAGAGTGGAGAGGTCTACACCTGCCAAGTGGAGCACCCAAGCTTGACGAGCCCTGTCACCGTGGAATGGAGGGCACAGTCTGACTCTGCACAAAGCAAGATGCTG…
LOC113927972	California sea lion	Zalophus californianus	California sea lion (Zalophus californianus)	LOC113927972: DLA class II histocompatibility antigen, DR-1 beta chain-like	801	Eukaryota; Metazoa; Chordata; Craniata; Vertebrata; Euteleostomi; Mammalia; Eutheria; Laurasiatheria; Carnivora; Caniformia; Otariidae; Zalophus	ATGCTGTGTCTGTGTTTCCTTGGAGGCTCCTGGATGACAGCTTTGACATTGATACTGATGGTGCTGAGCCCTCCCTTGGCTTGGGCTAGGGACACCCCACCTCATTTCTTGCTCCTGTTTAAGGCCGAGTGTCATTATTCCAACGGGACGGAGCGGGTGCGGTTCCTGGTCAGATACATCTATAACGGGGAGGAGTACGTGCGCTTCGACAGCGACGTGGGGGAGTACCGGCCGGTGACGGAGCTGGGGCGGCCGAGCGCTGAGTACTGGAACCGCCAGAAGGACGTCGTGGAGCAGAAGCGGGCCGAGGTGGACACGGTGTGCAGACACAACTACGGGGTGGGTGAGAGCTTCACGGTGCAGCGGCGAGTTGAGCCTACAGTGACTGTGTATCCTACG…
LOC115513783	Canada lynx	Lynx canadensis	Canada lynx (Lynx canadensis)	LOC115513783: DLA class II histocompatibility antigen, DR-1 beta chain	801	Eukaryota; Metazoa; Chordata; Craniata; Vertebrata; Euteleostomi; Mammalia; Eutheria; Laurasiatheria; Carnivora; Feliformia; Felidae; Felinae; Lynx	ATGGTGTGCTTGTGTTTCCTGGGAGGCTCCTGGATGACAGCTCTGATGTTGATATCGATGGTGCTGAGCCCTCCCCTGGCTTGGGCCAGGGACACCTCATCACATTTCTTGTTTCTGGGGAAGGCCGAGTGTCATTATCCCAACGGGACGGAGCGGGTGCGACTCCTGGACAGATACTTCTATAACGGGGAGGAGTATGTGCGCTTCGACAGCGAAGTGGGGGAGTTCCGGGCGGTGACCGAGCTGGGGCGGCCTGACGCCAAGTACTGGAACGGGCTGAAGGACTTCATGGAGCAGAAGCGCGCCGAGGTGGACACGGTCTGCAGACACAACTACGGTGTTGTTGACAGCTTCACGGTGCAGCGGCGAGTTGAGCCGACAGTGACCGTGTTCCCCTCG…
LOC115513787	Canada lynx	Lynx canadensis	Canada lynx (Lynx canadensis)	LOC115513787: DLA class II histocompatibility antigen, DR-1 beta chain-like	801	Eukaryota; Metazoa; Chordata; Craniata; Vertebrata; Euteleostomi; Mammalia; Eutheria; Laurasiatheria; Carnivora; Feliformia; Felidae; Felinae; Lynx	ATGATGTGCCTGTGTTTCATGGGAGGCTCCTGGATGACAGCTCTGATGTTGATATTGATGATGCTGAGCCCTCCCCTGGCTTGGGCCAAGGACACCTCATCACATTTCTTAAATATGTGGAAGGGGGAGTGCCATTTCACCAACGGGACGGAGCGGGTGCGGTACCTGGAGAGACACTATCATAACGGGGAGGAGTATGTGCGCTTCGACAGCGAAGTGGGGGAGTTCCGGGCGGTGACGGAGCTGGGGCGGCCTGACGCCAAGCACTGGAATGGGCAGAAGGACTTCATGGAGCAGACGCGGACAGCGGTGGACTGGTTCTGCAGACACAACTACGGTGTTGGTGAGAGCTTCACGGTGCAGCGGCGAGTTGAGCCGACAGTGACCGTGTTCCCCTCG…
LOC115513788	Canada lynx	Lynx canadensis	Canada lynx (Lynx canadensis)	LOC115513788: DLA class II histocompatibility antigen, DR-1 beta chain	783	Eukaryota; Metazoa; Chordata; Craniata; Vertebrata; Euteleostomi; Mammalia; Eutheria; Laurasiatheria; Carnivora; Feliformia; Felidae; Felinae; Lynx	ATGGCATGTCTGTGGCTCCCTAGAGGTTTGGTAATGCTGATGGTGCTGAGCCCTCCCCTGGCTTGGGCCAGGGATACCACACCACATTTCTTAGTCATGGGGAAGGCCGAGTGCCATTTCACCAACGGGACGGAGCGTGTGCGATTCCTGGCCAGATATTTCTATAACCGGGAGGAGTTAGCTCGCTTCGACAGCGAAGTGGGGGAGTTCCGGGCGGTGACGGAGCTGGGGCGGCCTGACGCCAAGCACTGGAATGGGCAGAAGGACTTCATGGAGCAGACGCGGACAGCGGTGGACTGGTACTGCAGACACAACTACGGTGTTTTTGACAGCTTCACGGTGCAGCGGCGAGTTGAGCCGACAGTGACCGTGTTCCCCTCGAAGACGCAGCCCCTGCAG…
AY312960.1 FLA-DRB5*ha14	Cheetah	Acinonyx jubatus	Cheetah (Acinonyx jubatus)	Acinonyx jubatus MHC class II antigen (FLA-DRB1) gene, FLA-DRB1*ha14 allele, exon 2 and partial cds	238	Eukaryota; Metazoa; Chordata; Craniata; Vertebrata; Euteleostomi; Mammalia; Eutheria; Laurasiatheria; Carnivora; Feliformia; Felidae; Acinonychinae; Acinonyx	AATCATGGGGAAGGCCGAGTGCCATTTCACCAACGGGACGGAGCGGGTGCGATTCCTGGCCAGATATTTCTATAACCGGGAGGAGTTAGCTCGCTTCGACAGCGAAGTGGGGGAGTTCCGGGCAGTGACGGAGCTGGGGCGGCCTGACGCCAAGCACTGGAATGGGCAGAAGGACTTCATGGAGCAGACGCGGACAGCGGTGGACTGGTTCTGCAGACACAACTACGGTGTTGTTGAG
AY312961.1 FLA-DRB5*ha15	Cheetah	Acinonyx jubatus	Cheetah (Acinonyx jubatus)	Acinonyx jubatus MHC class II antigen (FLA-DRB1) gene, FLA-DRB1*ha15 allele, exon 2 and partial cds	238	Eukaryota; Metazoa; Chordata; Craniata; Vertebrata; Euteleostomi; Mammalia; Eutheria; Laurasiatheria; Carnivora; Feliformia; Felidae; Acinonychinae; Acinonyx	AATCATGGGGAAGGCCGAGTGCCATTTCACCAACGGGACAGAGCGGGTGCGATTCCTGGCCAGATATTTCTATAACCGGGAGGAGTTAGCTCGCTTCGACAGCGAAGTGGGGGAGTTCCGGGCAGTGACGGAGCTGGGGCGGCCTGACGCCAAGCACTGGAATGGGCAGAAGGACTTCATGGAGCAGACGCGGACAGCGGTGGACTGGTTCTGCAGACACAACTACGGTGTTGGTGAG
AY312962.1 FLA-DRB3*ha16	Cheetah	Acinonyx jubatus	Cheetah (Acinonyx jubatus)	Acinonyx jubatus MHC class II antigen (FLA-DRB1) gene, FLA-DRB1*ha16 allele, exon 2 and partial cds	238	Eukaryota; Metazoa; Chordata; Craniata; Vertebrata; Euteleostomi; Mammalia; Eutheria; Laurasiatheria; Carnivora; Feliformia; Felidae; Acinonychinae; Acinonyx	AACCATGTGGAAGTTCGAGTGTCATTATCCCAACGGGACGGAGCGGGTGCGATACCTGGCCAGATTTTTCTATAACCGGGAGGAGTTAGCTCGCTTTGACAACGAAGTGGGGGAGTACCGAGCGGTATCAGAGCTGGGGCGGCCAGACGCCAAGTACTGGAATGGGCAGAAGGAAGTCCTGGAGCGGAAGCGGACAGCGGTGGACTGGTTCTGCAGACACAACTACGGTGTTGGTGAG
AY312963.1 FLA-DRB4*ha17	Cheetah	Acinonyx jubatus	Cheetah (Acinonyx jubatus)	Acinonyx jubatus MHC class II antigen (FLA-DRB1) gene, FLA-DRB1*ha17 allele, exon 2 and partial cds	235	Eukaryota; Metazoa; Chordata; Craniata; Vertebrata; Euteleostomi; Mammalia; Eutheria; Laurasiatheria; Carnivora; Feliformia; Felidae; Acinonychinae; Acinonyx	AAATATGTGGAAGGCGGAGTGCCATTTCACCAACGGGACGGAGCAGGTGCGATTCCTGGTCAGATATTTCTATAACGGGGAGGAGTATGCGCTCTTCGACAGCGAAGTGGGGGAGTTCCGGGCGGTGACGGAGCTGGGGCGGCCTGACGCCAAGTACTGGAACGGGCAGAAGGACGTCCTGGAGCATATGCGGACAGGGGTGGACCGGTGCAGATACAACTACGGTGTTGTTGAG
AY312964.1 FLA-DRB4*gd01	Cheetah	Acinonyx jubatus	Cheetah (Acinonyx jubatus)	Acinonyx jubatus MHC class II antigen (FLA-DRB1) gene, FLA-DRB1*gd01 allele, exon 2 and partial cds	238	Eukaryota; Metazoa; Chordata; Craniata; Vertebrata; Euteleostomi; Mammalia; Eutheria; Laurasiatheria; Carnivora; Feliformia; Felidae; Acinonychinae; Acinonyx	AAATATGTGGAAGGCGGAGTGCCATTTCACCAACGGGACGGAGCAGGTGCGATTCCTGGTCAGATATTTCTATAACGGGGAGGAGTATGCGCTCTTCGACAGCGAAGTGGGGGAGTACCGAGCGGTATCAGAGCTGGGGCGGCCAGACGCCAAGTACTGGAATGGGCAGAAGGAAGTCCTGGAGCGGAAGCGGACAGCGGTGGACTGGTTCTGCAGACACAACTACGGTGTTGGTGAG
LOC106976131	Cheetah	Acinonyx jubatus	Cheetah (Acinonyx jubatus)	LOC106976131: DLA class II histocompatibility antigen, DR-1 beta chain	783	Eukaryota; Metazoa; Chordata; Craniata; Vertebrata; Euteleostomi; Mammalia; Eutheria; Laurasiatheria; Carnivora; Feliformia; Felidae; Acinonychinae; Acinonyx	ATGGCATGTCTGTGGCTCCCTAGAGGTTTGGTAATGCTGATGGTGCTGAGCCCTCCCCTGGCTTGGGCCAGGGATACCGCACCACATTTCTTAATCATGGGGAAGGCCGAGTGCCATTTCACCAACGGGACAGAGCGGGTGCGATTCCTGGCCAGATATTTCTATAACCGGGAGGAGTTAGCTCGCTTCGACAGCGAAGTGGGGGAGTTCCGGGCAGTGACGGAGCTGGGGCGGCCTGACGCCAAGCACTGGAATGGGCAGAAGGACTTCATGGAGCAGACGCGGACAGCGGTGGACTGGTTCTGCAGACACAACTACGGTGTTGTTGAGAGCTTCACGGTGCAGCGGCGAGTTGAGCCGACAGTGACCGTGTTTCCCTCGAAGACACAGCCCCTGCAG…
LOC106988373	Cheetah	Acinonyx jubatus	Cheetah (Acinonyx jubatus)	LOC106988373: DLA class II histocompatibility antigen, DR-1 beta chain	798	Eukaryota; Metazoa; Chordata; Craniata; Vertebrata; Euteleostomi; Mammalia; Eutheria; Laurasiatheria; Carnivora; Feliformia; Felidae; Acinonychinae; Acinonyx	ATGGTGTGCCTGTGTTTCCTGGGAGGCTCCTGGATGACAGCTCTGATGTTGATATTGATGGTGCTGAGTCCTCCCCTGGCTTGGGCCAGGGACACCCCATCACATTTCTTAAATATGTGGAAGGCGGAGTGCCATTTCACCAACGGGACGGAGCAGGTGCGATTCCTGGTCAGATATTTCTATAACGGGGAGGAGTATGCGCTCTTCGACAGCGAAGTGGGGGAGTTCCGGGCGGTGACGGAGCTGGGGCGGCCTGACGCCAAGTACTGGAACGGGCAGAAGGACGTCCTGGAGCATATGCGGACAGGGGTGGACCGGTGCAGATACAACTACGGTGTTGTTGAGAGCTTCACGGTGCAGCGGCGAGTTGAGCCGACAGTGACCGTGTTCCCCTCGAAG…
LOC106988545	Cheetah	Acinonyx jubatus	Cheetah (Acinonyx jubatus)	LOC106988545: DLA class II histocompatibility antigen, DR-1 beta chain	798	Eukaryota; Metazoa; Chordata; Craniata; Vertebrata; Euteleostomi; Mammalia; Eutheria; Laurasiatheria; Carnivora; Feliformia; Felidae; Acinonychinae; Acinonyx	ATGGTGTGCTTGTGTTTCCTGGGAGGCTCCTGGATGACAGCTCTGATGTTGATATTGATGGTGCTGAGCCCTCCCCTGGCTTGGGCCATGGACACCTCATCACATTTCTTAACCATGTGGAAGTTCGAGTGTCATTATCCCAACGGGACGGAGCGGGTGCGATACCTGGCCAGATTTTTCTATAACCGGGAGGAGTTAGCTCGCTTTGACAACGAAGTGGGGGAGTACCGAGCGGTATCAGAGCTGGGGCGGCCAGACGCCAAGTACTGGAATGGGCAGAAGGAAGTCCTGGAGCGGAAGCGGACAGCGGTGGACTGGTTCTGCAGACACAACTACGGTGTTGGTGAGAGCTTCACGGTGCAGCGGCGAGTTGAGCCGACAGTGACCGTGTTCCCCTCG…
LOC112641372	Dog	Canis lupus dingo	Dog (Canis lupus)	LOC112641372: DLA class II histocompatibility antigen, DR-1 beta chain	801	Eukaryota; Metazoa; Chordata; Craniata; Vertebrata; Euteleostomi; Mammalia; Eutheria; Laurasiatheria; Carnivora; Caniformia; Canidae; Canis	ATGGTGTGTCTGTGTTTTCTTGGAGGCTCCTGGATGACAGCTCTGATGCTGATACTGATGGTGCTGAACCCTCCCTTCGCTTGGGCCAGGGACACCCCACCACATTTCGTGAAGATGTATAAGGCCGAGTGCCATTTCACCAACGGGACGGAGCGGGTGCGGTATCTGATGAGAGACATCTATAACCGGGAGGAGAACGTGCGCTTCGACAGCGACGTGGGGGAGTTCCGGGCGGTCACGGAGCTCGGGCGGCGCGACGCTGAGTCCTGGAACGGGCAGAAGGAGATCTTGGAGCGGAAGCGGGCCGCGGTGGACACCTACTGCAGACACAACTACGGGGTGATTGAGAGCTTCGCGGTGCAGCGGCGAGTCGAGCCTACAGTGACTGTGTATCCTACG…
NC_051816 DLA-DQB1	Dog	Canis lupus familiaris	Dog (Canis lupus)	Canis lupus familiaris isolate SID07034 breed Labrador retriever chromosome 12, ROS_Cfam_1.0, whole genome shotgun sequence	792	Eukaryota; Metazoa; Chordata; Craniata; Vertebrata; Euteleostomi; Mammalia; Eutheria; Laurasiatheria; Carnivora; Caniformia; Canidae; Canis	ATGTCTGGGAAGATGACTCTGTGCATCCCCCGAGGCTTCTGGACAGCAGCTGTGATGATGATCCTGGTGGCTGAGGGCAGAGACTCTCCACAGGATTTCGTGTACCAGTTTAAGGGCGAGTGCTATTTCACCAACGGGACGGAGCGGGTGCGGCTTCTGACTAAATACATCTATAACCGGGAGGAGTACGTGCGCTTCGACAGCGACGTGGGGGAGTACCGGGCGGTCACGGAGCTCGGGCGGCCCTCGGCTGAGTACTGGAACCCGCAGAAGGACGAGATGGACCGGGTACGGGCCGAGCTGGACACGGTGTGCAGACACAACTACGGGTTGGAAGAGCTCACCACGTTGCAGCGGCGAGTGGAACCGACAGTGACCATCTTCCCGTCCAAGACAGAG…
NC_051816 DLA-DRB1	Dog	Canis lupus familiaris	Dog (Canis lupus)	Canis lupus familiaris isolate SID07034 breed Labrador retriever chromosome 12, ROS_Cfam_1.0, whole genome shotgun sequence	801	Eukaryota; Metazoa; Chordata; Craniata; Vertebrata; Euteleostomi; Mammalia; Eutheria; Laurasiatheria; Carnivora; Caniformia; Canidae; Canis	ATGGTGTGTCTGTGTTTTCTTGGAGGCTCCTGGATGACAGCTCTGATGCTGATACTGATGGTGCTGAACTCTCCCTTGGCTTGGGCCAGGGACACCCCACCACATTTCTTGGAGATGGTAAAGTTCGAGTGCCATTTCACCAACGGGACGGAGCGGGTGCGGCTTCTGGTGAGAGACATCTATAACCGGGAGGAGCACGTGCGCTTCGACAGCGACGTGGGGGAGTACCGGGCGGTCACGGAGCTCGGGCGGCCCGACGCTGAGTACTGGAACGGGCAGAAGGAGCTCTTGGAGCAGAGGCGGGCCGAGGTGGACACGGTGTGCAGACACAACTACGGGGTGATTGAGAGCTTCACGGTGCAGCGGCGAGTCGAGCCTACAGTGACTGTGTATCCTACG…
EU153401 DRB1	Domestic cat	Felis catus	Domestic cat (Felis catus)	Felis catus FLA extended class II, class II, class III, proximal and central class I region genomic sequence	232	Eukaryota; Metazoa; Chordata; Craniata; Vertebrata; Euteleostomi; Mammalia; Eutheria; Laurasiatheria; Carnivora; Feliformia; Felidae; Felinae; Felis	GCTCCTGTGGAAGGGCGAGTGCCATTTCACCAACGGGACGGAGCAGGTGCGATTCCTGGAGAGACACTTCTATAACGGGGAGGAGTTTGTGCGCTTCGACAGCGAAGTGGGGGAGTACCGGGCGGTGACGGAGCTGGGGCGGCCTGCTGCCAAGTACCGGAACGAGCAGAAGGACTTCATGGAGCGGAAGCACGCCGAGGTGGACACCGTCTGCAGACACAACTACGGTGTT
EU153401 DRB3	Domestic cat	Felis catus	Domestic cat (Felis catus)	Felis catus FLA extended class II, class II, class III, proximal and central class I region genomic sequence	238	Eukaryota; Metazoa; Chordata; Craniata; Vertebrata; Euteleostomi; Mammalia; Eutheria; Laurasiatheria; Carnivora; Feliformia; Felidae; Felinae; Felis	AACCATGTGGAAGTTCGAGTGTCATTATCCCAACGGGACGGAGCGGGTGCGATACCTGGTCAGATATTTCTATAACCGGGAGGAGTTAGCTCGCTTCGACAGCGAAGTGGGGGAGTTCCGGGCGGTGACGGAGCTGGGGCGGCCAGACGCCAAGTACTGGAACGGGCAGAAGGAGGTCCTGGAGCGGAAGCACGCCGAGGTGGACACCGTCTGCAGACACAACTACGGTGTTTTTGAC
EU153401 DRB4	Domestic cat	Felis catus	Domestic cat (Felis catus)	Felis catus FLA extended class II, class II, class III, proximal and central class I region genomic sequence	238	Eukaryota; Metazoa; Chordata; Craniata; Vertebrata; Euteleostomi; Mammalia; Eutheria; Laurasiatheria; Carnivora; Feliformia; Felidae; Felinae; Felis	AAATATGTTGAAGGCCGAGTGCCATTTCACCAACGGGACGGAGCAGGTGCGATTCCTGGTCAGATGTTTCTATAACGGGGAGGAGTATGTGCGCTTCGACAGCGAAGTGGGGGAGTTCCGGGCGGTGACGGAGCTGGGGCGGCCTGATGCCAAGTACTGGAACGAGCAGAAGGACCACCTGGAGCAGGCGCGGACAGCGGTGGACCGGATCTGCAGACACAACTACGGTGTTGGTGAG
EU153401 DRB5	Domestic cat	Felis catus	Domestic cat (Felis catus)	Felis catus MHC class II DRB first extracellular domain MHCFECA-DRB gene (DRB*0212 allele), partial cds	238	Eukaryota; Metazoa; Chordata; Craniata; Vertebrata; Euteleostomi; Mammalia; Eutheria; Laurasiatheria; Carnivora; Feliformia; Felidae; Felinae; Felis	AGTCATGGGGAAGGCCGAGTGTCATTTCACCAACGGGACGGAGCAGGTGCGATTCCTGGCCAGATATTTCTATAACCGGGAGGAGTTAGCTCGCTTCGACAGCGAAGTGGGGGAGTTCCGGGCGGTGACGGAGCTGGGGCGGCCAGACGCCAAGTACTGGAACGGGCAGAAGGACCACCTGGAGCAGGCGCGGACAGCGGTGGACCGGATCTGCAGACACAGCTACGGTGTTTTTGAC
LOC101098301	Domestic cat	Felis catus	Domestic cat (Felis catus)	LOC101098301: DLA class II histocompatibility antigen, DR-1 beta chain	801	Eukaryota; Metazoa; Chordata; Craniata; Vertebrata; Euteleostomi; Mammalia; Eutheria; Laurasiatheria; Carnivora; Feliformia; Felidae; Felinae; Felis	ATGGTGTGCCTGTGTTTCATGGGAGGCTCCTGGATGACAGCTCTGATGTTGATATTGATGATGCTGAGCCCTCCCCTGGCTTGGGCCAGGGACACCTCACCACATTTCTTAACCATGTGGAAGTTCGAGTGTCATTATCCCAACGGGACGGAGCGGGTGCGATACCTGGTCAGATTTTTCTATAACCGGGAGGAGTTAGCTCGCTTCGACAACGAAGTGGGGGAGTTCCGAGCGGTATCAGAGCTGGGGCGGCCAGACGCCAAGTACTGGAATGGGCAGAAGGACTTCATGGAGCGGAAGCACGCCGAGGTGGACACGGTCTGCAGACACAACTACGGTGTTTTTGACAGCTTCACGGTGCAGCGGCGAGTTGAGCCGACAGTGACCGTGTTTCCCTCG…
LOC111556169	Domestic cat	Felis catus	Domestic cat (Felis catus)	LOC111556169: DLA class II histocompatibility antigen, DR-1 beta chain	801	Eukaryota; Metazoa; Chordata; Craniata; Vertebrata; Euteleostomi; Mammalia; Eutheria; Laurasiatheria; Carnivora; Feliformia; Felidae; Felinae; Felis	ATGGCATGCCTGTGGTTCCCTAGAGGTTTCTTGATGGCAGCTCTGATGGTAATGCTGATGGTGCTGAGCCCTCCCCTGGCTTGGGCCAGGGATACCCCACCACATTTCTTAACCATGTGGAAGGCGGAGTGCCATTTCACCAACGGGACAGAGCGGGTGCGGTACCTGGAGAGACACTATCATAACGGGGAGGAGAACTTGCGCTTCGACAGCGAAGTGGGGGAGTACCGGGCGGTGACGGAGCTGGGGCGGCCAGACGCCAAGTACTGGAACGGGCTGAAGGACTACATGGAGGAGACGCGGACAGCGGTGGACTGGTTCTGCAGACACAACTATGGTGTTTTTGACAGCTTCACCGTGCAGCGGCGAGTTGAGCCGACAGTGACCGTGTTCCCCTCG…
LOC111558969	Domestic cat	Felis catus	Domestic cat (Felis catus)	LOC111558969: DLA class II histocompatibility antigen, DR-1 beta chain	801	Eukaryota; Metazoa; Chordata; Craniata; Vertebrata; Euteleostomi; Mammalia; Eutheria; Laurasiatheria; Carnivora; Feliformia; Felidae; Felinae; Felis	ATGGTGTGCTTGTGTTTCCTGGGAGGCTCCTGGATGACAGCTCTGATGTTGATATTGATGGTGCTGAGCCCTCCCCTGGCTTGGGCCAGGGACACCTCACCACATTTCTTGTTCCTGGGGAAGGCCGAGTGTCATTATCCCAACGGGACGGAGCGGGTTCGGCTTCTGGACAGGTACTTCTATAACGGGGAGGAGTATGTGCGCTTCGACAGCGAAGTGGGGGAGTTCCGGGCGGTGACTGAGCTGGGGCGGCCCACTGCCAAGTACTGGAACGGGCAGAAGGACTTCATGGATCAGAAACGCGCCGAGGTGGACACGGTCTGCAGACACAACTACGGTGTTGATGAGAGCTTCACGGTGCAGCGGCGAGTTGAGCCGACAGTGACCGTGTTCCCCTCG…
LOC101670362	Domestic ferret	Mustela putorius furo	Domestic ferret (Mustela putorius)	LOC101670362: DLA class II histocompatibility antigen, DR-1 beta chain	801	Eukaryota; Metazoa; Chordata; Craniata; Vertebrata; Euteleostomi; Mammalia; Eutheria; Laurasiatheria; Carnivora; Caniformia; Mustelidae; Mustelinae; Mustela	ATGGTGTGTCTGTGTTTCCTTGGAGGCTCCTGGATGACAGCTCTGACATTGATTTTGATGGTGCTGAGTCCCCTCTTGGCTTGGGCCAGGGACACCCCACCACATTTCCTGTACCTGACGACGTCGGAATGCTACTTCACCAACGGGACGGAGCGGGTGCGGTTCCTGGATAGGTATTTCTATAACGGCGAGGAGTTCGTGCGCTTCGACAGCGACGTGGGGGAGTACCGGCCGGTGACCGAGCTGGGGCGGCCCAGTGCTCAGTCCTGGAACAGCCAGAAGGACTTTCTGGAGGATGCGCGGGCCTCAGTGGACACATACTGCAGGCACAACTACGGGGTGGGTGAGAGCTTCACGGTGCAGCGGCGAGTGGAGCCTACTGTGACTGTGTATCCTGTG…
LOC101691795	Domestic ferret	Mustela putorius furo	Domestic ferret (Mustela putorius)	LOC101691795: DLA class II histocompatibility antigen, DR-1 beta chain	801	Eukaryota; Metazoa; Chordata; Craniata; Vertebrata; Euteleostomi; Mammalia; Eutheria; Laurasiatheria; Carnivora; Caniformia; Mustelidae; Mustelinae; Mustela	ATGGTGTGTCTTTGTTTCCTTGGAGGCTCCTGGATGACAGCTCTGACATTTATACTGATGGTGCTGAGCCCTCCCTTGGCTTGGGCCAGGGACACCCCACCACATTTCCTGTTCCTGGGTAAGTTCCAGTGCTACTTTACCAACGGTACAGAGCGGGTGCAGTTACTGATCAAAGCAGTCTATAACGGCGAGGAGTTCGTGCGCTTCGACAGCGACGTGGGGGAGTTCCGGCCGGTGACCGAGCTGGGGCGGCCCGTCGCTCAGTCCTGGAACAGCCAGAAGGACTACATGGAGCGGATGCGGGCCGCGGTGGACACGTACTGCAGACACAACTACGGGGTGGTTGAGAGCTTCACGGTGCAGCGGCGAGTGGAGCCTACAGTGACTGTGTATCCTATG…
LOC123390355	Domestic ferret	Mustela putorius furo	Domestic ferret (Mustela putorius)	LOC123390355: DLA class II histocompatibility antigen, DR-1 beta chain-like	800	Eukaryota; Metazoa; Chordata; Craniata; Vertebrata; Euteleostomi; Mammalia; Eutheria; Laurasiatheria; Carnivora; Caniformia; Mustelidae; Mustelinae; Mustela	ATGGCATGTCTGTGGTTCCCTAGAGGCTTCTGGATGGCGGCTCTGACAGTGATACTGATGGCGCTGAGCCCTCCCATGGCTTGGGCCAGGGACACCCCATCACATTTCCTGTACCTGACGACGTCGGAATGCTACTTCACCAACGGGACGGAGCGGGTGCGGTTCCTGGATAGGTATTTCTATAACGGCGAGGAGTTCGTGCGCTTCGACAGCGACGTGGGGGAGTACCGGCCGGTGACCGAGCTGGGGCGGCCCAGCGCTCAGTACTGGAACAGCCAGAAGGACTTTCTGGAGGATGCGCGGGCCTCAGTGGACACATACTGCAGGCACAACTACGGGGTGGGTGAGAGCTTCACGGTGCAGCGGCGAGTGGAGCCTATAGTGACTGTGTATCCTGTG…
HQ908105.1 Meme-DQB	Eurasian badger	Meles meles	Eurasian badger (Meles meles)	Meles meles MHC class II antigen (Meme-DQB) gene, Meme-DQB*01N allele, partial cds	270	Eukaryota; Metazoa; Chordata; Craniata; Vertebrata; Euteleostomi; Mammalia; Eutheria; Laurasiatheria; Carnivora; Caniformia; Musteloidea; Mustelidae; Melinae; Meles	AGGATTTCGTGTTCCAGTTTATGGGTCAGTGCTACTTCACCAATGGGACAGAGCGGGTGCGGTACCTGACCAGATACATCTATAACCGGGAGGAGTACGCGCGCTTCGACAGCGACCTGGGGAAGTACGTGGCGGTGACCGAGCTGGGGCGGCCCAGTGCTCAGTACTGGAACAGCCAGAAGGACATCGTGGATCGGACGGAGGCCGAGAGGGACACGGTGTGCAGACACAACTATAAGAATGAGGAGAGGACGACCTTGCAGAGGCGAG
LOC123941710	Eurasian badger	Meles meles	Eurasian badger (Meles meles)	LOC123941710: DLA class II histocompatibility antigen, DR-1 beta chain	801	Eukaryota; Metazoa; Chordata; Craniata; Vertebrata; Euteleostomi; Mammalia; Eutheria; Laurasiatheria; Carnivora; Caniformia; Mustelidae; Melinae; Meles	ATGGTGTGTCTGTGTTTCCTTGGAGGCGCCTGGATGACAGCTCTGACACTGATACTGATGGTGCTGAGCCCTCCCTTGGCTTGGGCCAGGGACACCCCACGACATTTCCTGTTCCTGACGACGTCGGAGTGCCACTTCACCAACGGCACGGAGCGGGTGCGGTTCCTGGATAGGTATTTCTATAACGGCGAGGAGTACGTGCGCTTCGACAGCGACGTGGGGGAGTACCGGCCGGTGACCGAGCTGGGGCGGCCGGACGCTCAGTACTGGAACAGCCAGAAGGACATCATGGAGCGGAGGCGGGCCGCGGTGGACACATACTGCAGACACAACTACGGGGTGGTTGAGAGCTTCCTGGTGCAGCGGCGAGTGGAGCCTACAGTGACTGTGTATCCCGCG…
LOC123941711	Eurasian badger	Meles meles	Eurasian badger (Meles meles)	LOC123941711: DLA class II histocompatibility antigen, DR-1 beta chain-like	801	Eukaryota; Metazoa; Chordata; Craniata; Vertebrata; Euteleostomi; Mammalia; Eutheria; Laurasiatheria; Carnivora; Caniformia; Mustelidae; Melinae; Meles	ATGGCATGTCTGTGGTTCCCTAGAGGCTTCTGGATGGCAGCTTTGACCGTGATACTGATGGTGCTGAGCCCTCCCATGGCTTGGGCCAGGGACACCCCACCACATTTCCTGTTCCTGACGACGTCGGAGTGCCACTTCACCAACGGCACGGAGCGGGTGCGGTTCCTGGATAGGTATTTCTATAACGGCGAGGAGTACGTGCGCTTCGACAGCGACGTGGGGGAGTACCGGCCGGTGACCGAGCTGGGGCGGCCCATCGCTCAGGGCTGGAACAGCCAGAAGGACATCATGGAGCAGAAGCGCGCCAACGTGGACACATACTGCAGGCACAACTACGGGGTGGGTGAGAGCTTCACGGTGCAGCGGCGAGTGGAGCCTACAGTGACTGTGTATCCCGCG…
LOC100464780	Giant panda	Ailuropoda melanoleuca	Giant panda (Ailuropoda melanoleuca)	LOC100464780: DLA class II histocompatibility antigen, DR-1 beta chain	801	Eukaryota; Metazoa; Chordata; Craniata; Vertebrata; Euteleostomi; Mammalia; Eutheria; Laurasiatheria; Carnivora; Caniformia; Ursidae; Ailuropoda	ATGGTGTATCTGTGTTTCCTTGGAGGCTCCTGGATGCCAGCTCTGACATTGATCCTGATGGTGCTGAGCACTCCCTTGGCATGGGCTAGGGACACCCCACCTCACTTCATGGAGATGTTTAAGGGCGAGTGCTACTTCACCAACGGCACGGAGCGGGTGCGGGCTGTGGTCAGATGCATCTATAACCAGGAGGAGTACGTGCGCTTCGACAGCGACGTGGGGGAGTTCCGGCCGGTGACGGAGCTGGGGCGGCCGGACGCTGAGTACTTCAACCAGCAGAAGGACTACCTGGAGCAGACGCGGGCCGCGGTGGACACGGTGTGCAGACACAACTACGGGGTGTTGGACAGCTTCCTGGTGCAGCGACAAGTGGAGCCTACAGTCACCGTGTATCCTACG…
LOC118537681	Gray seal	Halichoerus grypus	Gray seal (Halichoerus grypus)	LOC118537681: DLA class II histocompatibility antigen, DR-1 beta chain	777	Eukaryota; Metazoa; Chordata; Craniata; Vertebrata; Euteleostomi; Mammalia; Eutheria; Laurasiatheria; Carnivora; Caniformia; Phocidae; Halichoerus	ATGGTGTGTCTGTGTTTCCTTGGAGGCTCCTGGATGACAGCTTTGGCGTTGATACTGATTGTGCTGAGCCCTCCCTTGGCTTGGGCTAGGGACACCCCGCCTCATTTCTTGTTCCTGGGGAAGGCCGAGTGTCATTATTCCAACGGGACGGAGCGGGTGCGGCTCCTGGATAGGTATTTCTATAACGGGGAGGAGTACGTGCGCTTCGACAGCGACGTGGGGGAGTTCCGGCCGGTGACGGAGCTGGGGCGGCCCACCGCTGAGTACTGGAACCGCCAGAAGGACTTCATGGAGCGGAAGCGGGCCGAGGTGGACACGGTGTGCAGACACAACTACGGGGTGGGTGAGAGCTTCACGGTGCAGCGGCGAGTTGAGCCTACAGTGACTGTGTATCCTACG…
LOC118552209	Gray seal	Halichoerus grypus	Gray seal (Halichoerus grypus)	LOC118552209: DLA class II histocompatibility antigen, DR-1 beta chain-like	762	Eukaryota; Metazoa; Chordata; Craniata; Vertebrata; Euteleostomi; Mammalia; Eutheria; Laurasiatheria; Carnivora; Caniformia; Phocidae; Halichoerus	ATGTTTTTGTTGAATCCATTCAAAGAGCCCGCGGGTGACCGGATCGTCTCTGTCCCCACCGCTCATTTCGTGCAGCAGTTTAAGGGCGAGTGCTACTTCACCAACGGGACGGAGCGGGTGCGGCTCCTGGTCAGATGCATCTATAACGGGGAGGAGTACGTGCGCTTCGACAGCGACGTGGGGGAGTTCCGGCCGGTGACGGAGCTGGGGCGGCCCACCGCTGAGTACTGGAACCGCCAGAAGGACATCGTGGAGCGGACGCGGGCCGAGGTGGACACGGTGTGCAGACACAACTACGGGGTGGTTGAGAGCTTCACGGTGCAGCGGCGAGTTGAGCCTACAGTGACTGTGTATCCTACAAAGACCCAGCCCCTGCAGCACCACAACCTCCTGGTCTGC…
NC_000006.12 HLA-DQB1	Human	Homo sapiens	Human (Homo sapiens)	Homo sapiens chromosome 6, GRCh38.p14 Primary Assembly	786	Eukaryota; Metazoa; Chordata; Craniata; Vertebrata; Euteleostomi; Mammalia; Eutheria; Euarchontoglires; Primates; Haplorrhini; Catarrhini; Hominidae; Homo	ATGTCTTGGAAGAAGGCTTTGCGGATCCCCGGAGACCTTCGGGTAGCAACTGTCACCTTGATGCTGGCGATGCTGAGCTCCCTACTGGCTGAGGGCAGAGACTCTCCCGAGGATTTCGTGTTCCAGTTTAAGGGCATGTGCTACTTCACCAACGGGACGGAGCGCGTGCGTCTTGTGACCAGATACATCTATAACCGAGAGGAGTACGCGCGCTTCGACAGCGACGTGGGGGTGTACCGCGCGGTGACGCCGCAGGGGCGGCCTGATGCCGAGTACTGGAACAGCCAGAAGGAAGTCCTGGAGGGGACCCGGGCGGAGTTGGACACGGTGTGCAGACACAACTACGAGGTGGCGTTCCGCGGGATCTTGCAGAGGAGAGTGGAGCCCACAGTGACCATC…
LOC115284687	Meerkat	Suricata suricatta	Meerkat (Suricata suricatta)	LOC115284687: DLA class II histocompatibility antigen, DR-1 beta chain-like	801	Eukaryota; Metazoa; Chordata; Craniata; Vertebrata; Euteleostomi; Mammalia; Eutheria; Laurasiatheria; Carnivora; Feliformia; Herpestidae; Suricata	ATGGTGTGTCTGTGTGTCCTTGGAGGCTCCTGGATGACAGTTCTGATGTTGATATTGGTGCTGCTGAGCCCTCCGCTGGCTTCGGGAAGGGACACCCCACCACATTACATGTACCAGTATAAGCCCGAGTGTCGTTTCACCAACGGGACGGAGCGGGTGCAGCTCCTGGACAGGTATTTCTACAACGGCGAGGAGTTCGTGCGCTTCGACAGCGACGTGGGGGAGTTCCGGCCGGTGACGGAGCTGGGGCGGCCCATTGCTGAGTCCTGGAACCGGCAGAAGGACATCCTGGAGGAAAGGCGGGCTGCAGTGGACACGTACTGCAGACACAACTACGGGGTCGGTGAGAGCTTCACGGTGCAGCGGCGAGTGGAGCCCACAGTGACCGTGTACCCCGCG…
LOC115284688	Meerkat	Suricata suricatta	Meerkat (Suricata suricatta)	LOC115284688: DLA class II histocompatibility antigen, DR-1 beta chain-like	657	Eukaryota; Metazoa; Chordata; Craniata; Vertebrata; Euteleostomi; Mammalia; Eutheria; Laurasiatheria; Carnivora; Feliformia; Herpestidae; Suricata	ATGTCCTCTCTGTTCTCCAGCATGGTGTGTCTGTGTGTCCTTGGAGGCACCTGGATGACAACTCTGATGTTGACATTGATGCTGCTGGGCCCTCCCCTGGCTTCGGGAAGGGACACCGCAGGTAAGTACACTCCTTGGGTGGTGAGCTACTGTGGAGTGGGGGGAAGAAAGAAGTTTTGCCCCTGTTGTGTGTATTCTGACCTTCTGGAGATGATTGTGGAGCCACTGGAGCCCACCGTGACCGTGTACCCCGCGAAGACCCAGCCCCTGCAGCACCACAACCTCCTGGTCTGCTCTGTGACTGGCTTCTATCCGGGCCACATCGAGGTCAAGTGGTTCCGGAACGGCCAGCAGGAGGAGGCTGGGGTTGTGTCCACAGGCCTGATCCGTAACGGAGAC…
LOC115285024	Meerkat	Suricata suricatta	Meerkat (Suricata suricatta)	LOC115285024: HLA class II histocompatibility antigen, DR beta 5 chain-like	249	Eukaryota; Metazoa; Chordata; Craniata; Vertebrata; Euteleostomi; Mammalia; Eutheria; Laurasiatheria; Carnivora; Feliformia; Herpestidae; Suricata	ATGCAGCAGGTGAAGTTCGAGTGTCGTTTCACCAACGGGACGGAGCGGGTGCAGTACCTGGCCAGAGTGATCTATAACCAGGAGGAGAACGCGCGCTTCGACAGCGACGTGGGGGAGTACCGGGCGGTGACGGAGCTGGGGCGGATCGCCGCGGAGTGCAGGAACCGGGATAAGGACTTCCTGGAGGACGCGCGGGCCGCAGTGGACACGTACTGCAGACACAACTACGGGGTCGGTGAGAGTCGGTGA
LOC115295561	Meerkat	Suricata suricatta	Meerkat (Suricata suricatta)	LOC115295561: DLA class II histocompatibility antigen, DR-1 beta chain-like	801	Eukaryota; Metazoa; Chordata; Craniata; Vertebrata; Euteleostomi; Mammalia; Eutheria; Laurasiatheria; Carnivora; Feliformia; Herpestidae; Suricata	ATGCTGTGTCTGTGTGTCCTTGGAGGCTCCTGGATGACAGCTATGATGTTGACATTGATGCTGCTGAGCCCTCCCCTGGCTTTGGGAAGGGACACCCCACCACATTTCTTGCACCAGGCAACCTCCGAGTGTTATTTCACCAACGGGACGGAGCGGGTGCGGTTCCTGGACAGGTATTTCTACAACGGCGAGGAGAACGTGCGCTTCGACAGCGACGTGGGGGAGTACCGGGCGGTGACGGAGCTGGGGCGGCCCGACGCCGAGTACTGGAACGGGCAGAAGGACTTCCTGGAGGACGCGCGGGCCGCAGTGGACACGTACTGCAGACACAACTACGGGGTCGTTGAGAGCTTCACGGTGCAGCGGCGAGTGGAGCCCACCGTGACCGTGTACCCCGCG…
LOC115295562	Meerkat	Suricata suricatta	Meerkat (Suricata suricatta)	LOC115295562: DLA class II histocompatibility antigen, DR-1 beta chain-like	660	Eukaryota; Metazoa; Chordata; Craniata; Vertebrata; Euteleostomi; Mammalia; Eutheria; Laurasiatheria; Carnivora; Feliformia; Herpestidae; Suricata	ATGCTGTGTCTGTGTGTCCTTGGAGGCTCCTGGATGACAGCTCTGATGTTGACATTGATGCTGCTGAGCCCTCCCCTGGCTTGGGCAAGGGATACCCCAGCACATTACATGCAGCAGTTTAAGTTTGAGTGTTATTATTTCAACGGGACGGAGCGGGTGCGGCTCCTGGCCAGACACATCTATAACCGGGAGGAGTTCGCGCGCTTCGACAGCGACGTGGGGGAGTTCCTGGCGGTGACGGAGCTGGGGCGGCCCATTGCTGAGTCCTGGAACCGGCAGAAGGACGTCGTGGAGCTGAAGCGGGCCGAGGTGGACACGGTGTGCCGACACAACTACGGGGTTTCCGAGAACTTCTTGGTGCCGCGGCGAGTGGAGCCCACCGTGACCGTGTACCCCGCG…
LOC115295949	Meerkat	Suricata suricatta	Meerkat (Suricata suricatta)	LOC115295949: HLA class II histocompatibility antigen, DQ beta 1 chain	810	Eukaryota; Metazoa; Chordata; Craniata; Vertebrata; Euteleostomi; Mammalia; Eutheria; Laurasiatheria; Carnivora; Feliformia; Herpestidae; Suricata	ATGTCCAGGAAGATGGCTCTGTGGATCTCCAGAGGCTTCTGGACAGCAGCGGTGATGATGATCACGGTGGTACTGAGCATCCCAGCCACTGAGGGCAAAGACTCCCCCCAGGATTTCGTGCTCCAGATTAAGGTCGAGTGCTATTTCACCAACGGGACGGAGCGGGTGCGGCTCCTGAGCAGACAGGTCTATAACCGGGAGGAGTTCGCGCGCTTCGACAGCGACGTGGGGGAGTTCCTGGCGGTGACAGAGCTGGGGCGGCCCTTCGTCGAGACCTGGAACCGGCAGAAAGACGTCCTGGAGTCGACGCGGGCCGAGGTGGACACGGTGTGCCGACACAACTACCGGACCGAGGAGAGAACCACCTTGCAGCTGCGAGTGGAACCTACAGTGACTATT…
LOC120238167	Striped hyena	Hyaena hyaena	Striped hyena (Hyaena hyaena)	LOC120238167: DLA class II histocompatibility antigen, DR-1 beta chain-like	801	Eukaryota; Metazoa; Chordata; Craniata; Vertebrata; Euteleostomi; Mammalia; Eutheria; Laurasiatheria; Carnivora; Feliformia; Hyaenidae; Hyaena	ATGGCGTGTCTGTGTTTCCTGGGAGGCTCCTGGATGATGGCTCTGATGTTGCTATTGATGCTGCTGAGCCCTCTCCTGACTTCGGGAAGGGACGTACCACCACATTACATGTACCAGTTTAAGCCCGAGTGTCAGTTCACCAACGGGACGGAGCGGGTGCGGTTCCTGGACAGATATTTCTACAACCGGGAAGAGTACGTGCGCTTCGACAGCGACGTGGGGGAGTACCGGCCGGTGACGGAGCTGGGGCGGCCCAAAGCCGAGTACTGGAACGGGCAGAAGGACCTCATGGAGGACGCGCGGGCCGCAGTGGACACTTACTGCAGACACAACTACGGGGTAAATGAGAGCTTCACGGTGCAGCGGCGAGTTGAGCCGACAGTGACCGTGTACCCCGCG…
LOC120238168	Striped hyena	Hyaena hyaena	Striped hyena (Hyaena hyaena)	LOC120238168: DLA class II histocompatibility antigen, DR-1 beta chain-like	801	Eukaryota; Metazoa; Chordata; Craniata; Vertebrata; Euteleostomi; Mammalia; Eutheria; Laurasiatheria; Carnivora; Feliformia; Hyaenidae; Hyaena	ATGGTGTGTCTGTGTTTCCTGGGAGGCACCTTGATGACAACTCTGGTGTTGCTATTGATGCTGCTGAGCCCTCCCCTGGCTTCGGGAAGAGATATACCACCACATTTCTTGTACCAGACTAATTCCGAGTGTTATTTCACCAACGGGACGGAGCGGGTGCGGTTCCTGGACAGATATTTCTACAACCGGGAGGAGTACGTGCGCTTCGACAGCGACGTGGGGGAGTACCGGCCGGTGACGGAGCTGGGGCGGCCCGACGCCGAGTACTGGAACGGGCAGAAGGACCTCATGGAGGACGCGCGGGCCGCAGTGGACACTTACTGCAGACACAACTACGGGGTAAATGAGAGCTTCACGGTGCAGCGGCGAGTTGAGCCGACAGTGACCGTGTACCCCGCG…
LOC115285081	Meerkat	Suricata suricatta	Meerkat (Suricata suricatta)	LOC115285081: HLA class II histocompatibility antigen, DR beta 5 chain-like	249	Eukaryota; Metazoa; Chordata; Craniata; Vertebrata; Euteleostomi; Mammalia; Eutheria; Laurasiatheria; Carnivora; Feliformia; Hyaenidae; Hyaena	ATGCAGCAGGTGAAGTTCGAGTGTCGTTTCACCAACGGGACGGAGCGGATGCAGTACCTGGCCAGAGTGATCTATAACCAGGAGGAGTACGCGCGCTTCGACAGCGACGTGGGGGAGTACCGGGCGGTGACGGAGCGGGGGCGGATCGCCGCGGAGTGCAGGAACCGGGATAAGGACTTCCTGGAGGACGCGCGGGCCGCAGTGGACAATTACTGCAGACACAACTACGGGGTCGGTGAGAGTCGGTGA
