## Supplementary material for "Characterization of both major histocompatibility complex classes in a wild social mammal: the banded mongoose": Table S9

### Sheet: MHC-I ex.2
Kaufman et al. 1991	HLA-A2 (AAA76608.2)	Mumung class I ex.2
Y7	Y31
Y59	Y83	05 and 24 with F, 26 and 37 with H
Y84	Y108	all conserved
T143	T167
K146	K170
W147	W171
Y159	Y183
Y171	Y195

### Sheet: MHC-I ex.3
Kaufman et al. 1991	HLA-A2 (AAA76608.2)	Mumung class I ex.3
Y7	Y31
Y59	Y83
Y84	Y108
T143	T167	all conserved
K146	K170	all conserved
W147	W171	all conserved
Y159	Y183	all conserved
Y171	Y195	07, 09, 13 and 14 with H

### Sheet: MHC-II DRB ex.2
Kaufman et al. 1991	HLA-DRB1 (NP_002115.2)	Mumung class II DRB ex.2
W61	W90	07 and 11 with R
H81	H110	all conserved
N82	N111	all conserved
