## Supplementary material for "Characterization of both major histocompatibility complex classes in a wild social mammal: the banded mongoose": Blast results - MHCI exon 2: 2A2RPRX4013-Alignment-Descriptions Query 2 - Mumu class I-2_02 Ps.csv

Description	Scientific Name	Max Score	Total Score	Query Cover	E value	Per. ident	Acc. Len	Accession
PREDICTED: Prionailurus bengalensis class I histocompatibility antigen, Gogo-C*0203 alpha chain-like (LOC122489346), mRNA	Prionailurus bengalensis	340	340	98%	8e-89	93.78	1635	=HYPERLINK("https://www.ncbi.nlm.nih.gov/nucleotide/XM_043591053.1?report=genbank&log$=nucltop&blast_rank=1&RID=2A2RPRX4013","XM_043591053.1")
PREDICTED: Acinonyx jubatus DLA class I histocompatibility antigen, A9/A9 alpha chain-like (LOC106966636), mRNA	Acinonyx jubatus	335	335	98%	4e-87	93.33	1697	=HYPERLINK("https://www.ncbi.nlm.nih.gov/nucleotide/XM_053223385.1?report=genbank&log$=nucltop&blast_rank=2&RID=2A2RPRX4013","XM_053223385.1")
PREDICTED: Puma yagouaroundi DLA class I histocompatibility antigen, A9/A9 alpha chain-like (LOC121023115), mRNA	Puma yagouaroundi	329	329	98%	2e-85	92.89	1669	=HYPERLINK("https://www.ncbi.nlm.nih.gov/nucleotide/XM_040464816.1?report=genbank&log$=nucltop&blast_rank=3&RID=2A2RPRX4013","XM_040464816.1")
Lynx rufus MHC class I antigen (Lyru-MHCI) pseudogene, Lyru-MHCI*10 allele, partial sequence	Lynx rufus	327	327	95%	6e-85	94.01	228	=HYPERLINK("https://www.ncbi.nlm.nih.gov/nucleotide/KY769345.1?report=genbank&log$=nucltop&blast_rank=4&RID=2A2RPRX4013","KY769345.1")
Lynx rufus MHC class I antigen (Lyru-MHCI) pseudogene, Lyru-MHCI*2 allele, partial sequence	Lynx rufus	327	327	95%	6e-85	94.01	228	=HYPERLINK("https://www.ncbi.nlm.nih.gov/nucleotide/KY769337.1?report=genbank&log$=nucltop&blast_rank=5&RID=2A2RPRX4013","KY769337.1")
Lynx pardinus MHC class I antigen (Lypa-MHCI) pseudogene, Lypa-MHCI*4 allele, partial sequence	Lynx pardinus	327	327	95%	6e-85	94.01	228	=HYPERLINK("https://www.ncbi.nlm.nih.gov/nucleotide/KY769326.1?report=genbank&log$=nucltop&blast_rank=6&RID=2A2RPRX4013","KY769326.1")
Lynx lynx MHC class I antigen (Lyly-MHCI) pseudogene, Lyly-MHCI*4 allele, partial sequence	Lynx lynx	327	327	95%	6e-85	94.01	228	=HYPERLINK("https://www.ncbi.nlm.nih.gov/nucleotide/KY769305.1?report=genbank&log$=nucltop&blast_rank=7&RID=2A2RPRX4013","KY769305.1")
Lynx canadensis MHC class I antigen (Lyca-MHCI) pseudogene, Lyca-MHCI*2 allele, partial sequence	Lynx canadensis	327	327	95%	6e-85	94.01	228	=HYPERLINK("https://www.ncbi.nlm.nih.gov/nucleotide/KY769288.1?report=genbank&log$=nucltop&blast_rank=8&RID=2A2RPRX4013","KY769288.1")
PREDICTED: Panthera pardus class I histocompatibility antigen, Gogo-C*0203 alpha chain-like (LOC109249534), mRNA	Panthera pardus	327	327	98%	6e-85	92.89	1051	=HYPERLINK("https://www.ncbi.nlm.nih.gov/nucleotide/XM_053904715.1?report=genbank&log$=nucltop&blast_rank=9&RID=2A2RPRX4013","XM_053904715.1")
PREDICTED: Panthera tigris class I histocompatibility antigen, Gogo-C*0203 alpha chain-like (LOC102970631), transcript variant X5, mRNA	Panthera tigris	327	327	98%	6e-85	92.89	1603	=HYPERLINK("https://www.ncbi.nlm.nih.gov/nucleotide/XM_042985939.1?report=genbank&log$=nucltop&blast_rank=10&RID=2A2RPRX4013","XM_042985939.1")
PREDICTED: Panthera tigris class I histocompatibility antigen, Gogo-C*0203 alpha chain-like (LOC102970631), transcript variant X4, mRNA	Panthera tigris	327	327	98%	6e-85	92.89	1086	=HYPERLINK("https://www.ncbi.nlm.nih.gov/nucleotide/XM_042985938.1?report=genbank&log$=nucltop&blast_rank=11&RID=2A2RPRX4013","XM_042985938.1")
PREDICTED: Panthera tigris class I histocompatibility antigen, Gogo-C*0203 alpha chain-like (LOC102970631), transcript variant X3, mRNA	Panthera tigris	327	327	98%	6e-85	92.89	1437	=HYPERLINK("https://www.ncbi.nlm.nih.gov/nucleotide/XM_042985937.1?report=genbank&log$=nucltop&blast_rank=12&RID=2A2RPRX4013","XM_042985937.1")
PREDICTED: Panthera tigris class I histocompatibility antigen, Gogo-C*0203 alpha chain-like (LOC102970631), transcript variant X2, mRNA	Panthera tigris	327	327	98%	6e-85	92.89	1151	=HYPERLINK("https://www.ncbi.nlm.nih.gov/nucleotide/XM_042985936.1?report=genbank&log$=nucltop&blast_rank=13&RID=2A2RPRX4013","XM_042985936.1")
PREDICTED: Panthera tigris class I histocompatibility antigen, Gogo-C*0203 alpha chain-like (LOC102970631), transcript variant X1, mRNA	Panthera tigris	327	327	98%	6e-85	92.89	1536	=HYPERLINK("https://www.ncbi.nlm.nih.gov/nucleotide/XM_042985935.1?report=genbank&log$=nucltop&blast_rank=14&RID=2A2RPRX4013","XM_042985935.1")
PREDICTED: Panthera leo class I histocompatibility antigen, Gogo-C*0203 alpha chain-like (LOC122219672), mRNA	Panthera leo	327	327	98%	6e-85	92.89	1537	=HYPERLINK("https://www.ncbi.nlm.nih.gov/nucleotide/XM_042938197.1?report=genbank&log$=nucltop&blast_rank=15&RID=2A2RPRX4013","XM_042938197.1")
Panthera leo persica clone M919 MHC class I antigen gene, exon 2 and partial cds	Panthera leo persica	322	322	98%	3e-83	92.44	265	=HYPERLINK("https://www.ncbi.nlm.nih.gov/nucleotide/AY909889.1?report=genbank&log$=nucltop&blast_rank=16&RID=2A2RPRX4013","AY909889.1")
Panthera leo persica clone M151 MHC class I antigen gene, exon 2 and partial cds	Panthera leo persica	322	322	98%	3e-83	92.44	265	=HYPERLINK("https://www.ncbi.nlm.nih.gov/nucleotide/AY909819.1?report=genbank&log$=nucltop&blast_rank=17&RID=2A2RPRX4013","AY909819.1")
Panthera pardus orientalis MHC class I antigen (Papa_MHCI) gene, Papa_MHCI*1m10 allele, partial cds	Panthera pardus orientalis	318	318	95%	4e-82	93.09	229	=HYPERLINK("https://www.ncbi.nlm.nih.gov/nucleotide/KT906237.1?report=genbank&log$=nucltop&blast_rank=18&RID=2A2RPRX4013","KT906237.1")
Panthera tigris corbetti MHC class I antigen (Pati-MHCI) gene, partial cds	Panthera tigris corbetti	313	313	95%	2e-80	92.63	229	=HYPERLINK("https://www.ncbi.nlm.nih.gov/nucleotide/OQ473885.1?report=genbank&log$=nucltop&blast_rank=19&RID=2A2RPRX4013","OQ473885.1")
Panthera pardus orientalis MHC class I antigen (Papa_MHCI) gene, Papa_MHCI*1m14 allele, partial cds	Panthera pardus orientalis	313	313	95%	2e-80	92.63	229	=HYPERLINK("https://www.ncbi.nlm.nih.gov/nucleotide/KT906235.1?report=genbank&log$=nucltop&blast_rank=20&RID=2A2RPRX4013","KT906235.1")
Panthera pardus orientalis MHC class I antigen (Papa_MHCI) gene, Papa_MHCI*2m5f allele, partial cds	Panthera pardus orientalis	307	307	95%	8e-79	92.17	229	=HYPERLINK("https://www.ncbi.nlm.nih.gov/nucleotide/KT906239.1?report=genbank&log$=nucltop&blast_rank=21&RID=2A2RPRX4013","KT906239.1")
Panthera pardus MHC class I antigen (Papa_MHCI) gene, Papa_MHCI*06 allele, partial cds	Panthera pardus	302	302	96%	4e-77	91.36	229	=HYPERLINK("https://www.ncbi.nlm.nih.gov/nucleotide/HQ318110.1?report=genbank&log$=nucltop&blast_rank=22&RID=2A2RPRX4013","HQ318110.1")
Panthera tigris MHC class I antigen (Pati-MHCI) gene, Pati-MHCI*04 allele, exon 2 and partial cds	Panthera tigris	298	298	98%	5e-76	90.62	258	=HYPERLINK("https://www.ncbi.nlm.nih.gov/nucleotide/MT258443.1?report=genbank&log$=nucltop&blast_rank=23&RID=2A2RPRX4013","MT258443.1")
Equus caballus MHC class I antigen (Eqca-1) gene, Eqca-1-Eqca-022:01 allele, exons 2 and 3 and partial cds	Equus caballus	283	283	100%	1e-71	89.04	771	=HYPERLINK("https://www.ncbi.nlm.nih.gov/nucleotide/ON863435.1?report=genbank&log$=nucltop&blast_rank=24&RID=2A2RPRX4013","ON863435.1")
Panthera tigris MHC class I antigen (Pati-MHCI) gene, Pati-MHCI*16 allele, exon 2 and partial cds	Panthera tigris	283	283	100%	1e-71	89.04	258	=HYPERLINK("https://www.ncbi.nlm.nih.gov/nucleotide/MT258452.1?report=genbank&log$=nucltop&blast_rank=25&RID=2A2RPRX4013","MT258452.1")
Panthera pardus fusca clone W4.5 MHC class I antigen (Papa MHCI) gene, partial cds	Panthera pardus fusca	279	279	96%	2e-70	89.55	229	=HYPERLINK("https://www.ncbi.nlm.nih.gov/nucleotide/KT781754.1?report=genbank&log$=nucltop&blast_rank=26&RID=2A2RPRX4013","KT781754.1")
Panthera pardus fusca clone W4.4 MHC class I antigen (Papa MHCI) gene, partial cds	Panthera pardus fusca	279	279	96%	2e-70	89.55	229	=HYPERLINK("https://www.ncbi.nlm.nih.gov/nucleotide/KT781753.1?report=genbank&log$=nucltop&blast_rank=27&RID=2A2RPRX4013","KT781753.1")
Panthera pardus fusca clone W4.2 MHC class I antigen (Papa MHCI) gene, partial cds	Panthera pardus fusca	279	279	96%	2e-70	89.55	229	=HYPERLINK("https://www.ncbi.nlm.nih.gov/nucleotide/KT781751.1?report=genbank&log$=nucltop&blast_rank=28&RID=2A2RPRX4013","KT781751.1")
PREDICTED: Prionailurus bengalensis class I histocompatibility antigen, Gogo-B*0103 alpha chain-like (LOC122489348), transcript variant X11, mRNA	Prionailurus bengalensis	278	278	100%	6e-70	88.60	1409	=HYPERLINK("https://www.ncbi.nlm.nih.gov/nucleotide/XM_043591067.1?report=genbank&log$=nucltop&blast_rank=29&RID=2A2RPRX4013","XM_043591067.1")
PREDICTED: Prionailurus bengalensis class I histocompatibility antigen, Gogo-B*0103 alpha chain-like (LOC122489348), transcript variant X10, mRNA	Prionailurus bengalensis	278	278	100%	6e-70	88.60	1428	=HYPERLINK("https://www.ncbi.nlm.nih.gov/nucleotide/XM_043591065.1?report=genbank&log$=nucltop&blast_rank=30&RID=2A2RPRX4013","XM_043591065.1")
PREDICTED: Prionailurus bengalensis class I histocompatibility antigen, Gogo-B*0103 alpha chain-like (LOC122489348), transcript variant X5, mRNA	Prionailurus bengalensis	278	278	100%	6e-70	88.60	1515	=HYPERLINK("https://www.ncbi.nlm.nih.gov/nucleotide/XM_043591060.1?report=genbank&log$=nucltop&blast_rank=31&RID=2A2RPRX4013","XM_043591060.1")
Panthera pardus fusca clone W4.3 MHC class I antigen (Papa MHCI) gene, partial cds	Panthera pardus fusca	274	274	96%	8e-69	89.09	229	=HYPERLINK("https://www.ncbi.nlm.nih.gov/nucleotide/KT781752.1?report=genbank&log$=nucltop&blast_rank=32&RID=2A2RPRX4013","KT781752.1")
Panthera pardus fusca clone W4.1 MHC class I antigen (Papa MHCI) gene, partial cds	Panthera pardus fusca	274	274	96%	8e-69	89.09	229	=HYPERLINK("https://www.ncbi.nlm.nih.gov/nucleotide/KT781750.1?report=genbank&log$=nucltop&blast_rank=33&RID=2A2RPRX4013","KT781750.1")
PREDICTED: Panthera pardus DLA class I histocompatibility antigen, A9/A9 alpha chain-like (LOC109261320), transcript variant X6, mRNA	Panthera pardus	272	272	100%	3e-68	88.21	1287	=HYPERLINK("https://www.ncbi.nlm.nih.gov/nucleotide/XM_053905275.1?report=genbank&log$=nucltop&blast_rank=34&RID=2A2RPRX4013","XM_053905275.1")
PREDICTED: Panthera pardus DLA class I histocompatibility antigen, A9/A9 alpha chain-like (LOC109261320), transcript variant X5, mRNA	Panthera pardus	272	272	100%	3e-68	88.21	1155	=HYPERLINK("https://www.ncbi.nlm.nih.gov/nucleotide/XM_053905274.1?report=genbank&log$=nucltop&blast_rank=35&RID=2A2RPRX4013","XM_053905274.1")
PREDICTED: Panthera pardus DLA class I histocompatibility antigen, A9/A9 alpha chain-like (LOC109261320), transcript variant X4, mRNA	Panthera pardus	272	272	100%	3e-68	88.21	1521	=HYPERLINK("https://www.ncbi.nlm.nih.gov/nucleotide/XM_053905273.1?report=genbank&log$=nucltop&blast_rank=36&RID=2A2RPRX4013","XM_053905273.1")
PREDICTED: Panthera pardus DLA class I histocompatibility antigen, A9/A9 alpha chain-like (LOC109261320), transcript variant X3, mRNA	Panthera pardus	272	272	100%	3e-68	88.21	1512	=HYPERLINK("https://www.ncbi.nlm.nih.gov/nucleotide/XM_053905272.1?report=genbank&log$=nucltop&blast_rank=37&RID=2A2RPRX4013","XM_053905272.1")
PREDICTED: Panthera pardus DLA class I histocompatibility antigen, A9/A9 alpha chain-like (LOC109261320), transcript variant X2, mRNA	Panthera pardus	272	272	100%	3e-68	88.21	1521	=HYPERLINK("https://www.ncbi.nlm.nih.gov/nucleotide/XM_053905271.1?report=genbank&log$=nucltop&blast_rank=38&RID=2A2RPRX4013","XM_053905271.1")
PREDICTED: Propithecus coquereli HLA class I histocompatibility antigen, alpha chain G-like (LOC105817284), misc_RNA	Propithecus coquereli	272	272	100%	3e-68	88.26	1779	=HYPERLINK("https://www.ncbi.nlm.nih.gov/nucleotide/XR_001137834.1?report=genbank&log$=nucltop&blast_rank=39&RID=2A2RPRX4013","XR_001137834.1")
PREDICTED: Saimiri boliviensis boliviensis saoe class I histocompatibility antigen, A alpha chain-like (LOC101045785), mRNA	Saimiri boliviensis boliviensis	272	272	98%	3e-68	88.50	1531	=HYPERLINK("https://www.ncbi.nlm.nih.gov/nucleotide/XM_039462567.1?report=genbank&log$=nucltop&blast_rank=40&RID=2A2RPRX4013","XM_039462567.1")
Leopardus pardalis clone LPAI69I major histocompatibility complex class I antigen (FLA-I) mRNA, partial cds	Leopardus pardalis	272	272	100%	3e-68	88.21	1038	=HYPERLINK("https://www.ncbi.nlm.nih.gov/nucleotide/U07675.1?report=genbank&log$=nucltop&blast_rank=41&RID=2A2RPRX4013","U07675.1")
PREDICTED: Balaenoptera acutorostrata BOLA class I histocompatibility antigen, alpha chain BL3-6-like (LOC130709019), transcript variant X3, mRNA	Balaenoptera acutorostrata	270	270	98%	1e-67	88.39	1371	=HYPERLINK("https://www.ncbi.nlm.nih.gov/nucleotide/XM_057554378.1?report=genbank&log$=nucltop&blast_rank=42&RID=2A2RPRX4013","XM_057554378.1")
PREDICTED: Balaenoptera acutorostrata BOLA class I histocompatibility antigen, alpha chain BL3-6-like (LOC130709019), transcript variant X2, mRNA	Balaenoptera acutorostrata	270	270	98%	1e-67	88.39	1481	=HYPERLINK("https://www.ncbi.nlm.nih.gov/nucleotide/XM_057554377.1?report=genbank&log$=nucltop&blast_rank=43&RID=2A2RPRX4013","XM_057554377.1")
PREDICTED: Balaenoptera acutorostrata BOLA class I histocompatibility antigen, alpha chain BL3-6-like (LOC130709019), transcript variant X1, mRNA	Balaenoptera acutorostrata	270	270	98%	1e-67	88.39	1259	=HYPERLINK("https://www.ncbi.nlm.nih.gov/nucleotide/XM_057554376.1?report=genbank&log$=nucltop&blast_rank=44&RID=2A2RPRX4013","XM_057554376.1")
Felis catus isolate JI5-0-231 MHC class I antigen (FLAI-H) gene, FLAI-H-FLA-H*004:01:01:01 allele, complete cds	Felis catus	267	267	100%	1e-66	87.72	3295	=HYPERLINK("https://www.ncbi.nlm.nih.gov/nucleotide/MK644241.1?report=genbank&log$=nucltop&blast_rank=45&RID=2A2RPRX4013","MK644241.1")
Callithrix jacchus mRNA for MHC class I protein (Caja-G gene), isolate ergo, osinth, allele Caja-G*11:01:02	Callithrix jacchus	267	267	100%	1e-66	87.77	1095	=HYPERLINK("https://www.ncbi.nlm.nih.gov/nucleotide/LT992519.1?report=genbank&log$=nucltop&blast_rank=46&RID=2A2RPRX4013","LT992519.1")
Callithrix jacchus partial mRNA for MHC class I protein (Caja-G gene), isolate M13024, allele Caja-G*11:05	Callithrix jacchus	267	267	100%	1e-66	87.77	590	=HYPERLINK("https://www.ncbi.nlm.nih.gov/nucleotide/LN994534.1?report=genbank&log$=nucltop&blast_rank=47&RID=2A2RPRX4013","LN994534.1")
PREDICTED: Callithrix jacchus saoe class I histocompatibility antigen, A alpha chain (LOC118151094), mRNA	Callithrix jacchus	267	267	100%	1e-66	87.77	2149	=HYPERLINK("https://www.ncbi.nlm.nih.gov/nucleotide/XM_035290239.2?report=genbank&log$=nucltop&blast_rank=48&RID=2A2RPRX4013","XM_035290239.2")
Felis catus MHC class I antigen (FLAI-H) gene, FLAI-H-FLA-H*004:01:02:01 allele, complete cds	Felis catus	267	267	100%	1e-66	87.72	3235	=HYPERLINK("https://www.ncbi.nlm.nih.gov/nucleotide/OK265074.1?report=genbank&log$=nucltop&blast_rank=49&RID=2A2RPRX4013","OK265074.1")
Felis catus MHC class I antigen (FLAI-H) gene, FLAI-H-FLA-H*004:01:01:06 allele, complete cds	Felis catus	267	267	100%	1e-66	87.72	3235	=HYPERLINK("https://www.ncbi.nlm.nih.gov/nucleotide/OK265073.1?report=genbank&log$=nucltop&blast_rank=50&RID=2A2RPRX4013","OK265073.1")
Felis catus MHC class I antigen (FLAI-H) gene, FLAI-H-FLA-H*004:01:01:05 allele, complete cds	Felis catus	267	267	100%	1e-66	87.72	3236	=HYPERLINK("https://www.ncbi.nlm.nih.gov/nucleotide/OK265072.1?report=genbank&log$=nucltop&blast_rank=51&RID=2A2RPRX4013","OK265072.1")
Felis catus MHC class I antigen (FLAI-H) gene, FLAI-H-FLA-H*004:01:01:04 allele, complete cds	Felis catus	267	267	100%	1e-66	87.72	3285	=HYPERLINK("https://www.ncbi.nlm.nih.gov/nucleotide/OK265071.1?report=genbank&log$=nucltop&blast_rank=52&RID=2A2RPRX4013","OK265071.1")
Felis catus MHC class I antigen (FLAI-H) gene, FLAI-H-FLA-H*004:01:01:03 allele, complete cds	Felis catus	267	267	100%	1e-66	87.72	3285	=HYPERLINK("https://www.ncbi.nlm.nih.gov/nucleotide/OK265070.1?report=genbank&log$=nucltop&blast_rank=53&RID=2A2RPRX4013","OK265070.1")
Felis catus MHC class I antigen (FLAI-H) gene, FLAI-H-FLA-H*004:01:01:02 allele, complete cds	Felis catus	267	267	100%	1e-66	87.72	3290	=HYPERLINK("https://www.ncbi.nlm.nih.gov/nucleotide/OK265069.1?report=genbank&log$=nucltop&blast_rank=54&RID=2A2RPRX4013","OK265069.1")
Felis catus MHC class I antigen (FLAI-H) gene, FLAI-H-FLA-H*006:01:01:01 allele, complete cds	Felis catus	267	267	100%	1e-66	87.72	3293	=HYPERLINK("https://www.ncbi.nlm.nih.gov/nucleotide/OK265051.1?report=genbank&log$=nucltop&blast_rank=55&RID=2A2RPRX4013","OK265051.1")
Equus caballus MHC class I antigen (Eqca-1) gene, Eqca-1*011:04 allele, exons 2 and 3 and partial cds	Equus caballus	267	267	100%	1e-66	87.72	771	=HYPERLINK("https://www.ncbi.nlm.nih.gov/nucleotide/ON863453.1?report=genbank&log$=nucltop&blast_rank=56&RID=2A2RPRX4013","ON863453.1")
Equus caballus MHC class I antigen (Eqca-1) gene, Eqca-1*010:02 allele, exons 2 and 3 and partial cds	Equus caballus	267	267	100%	1e-66	87.77	771	=HYPERLINK("https://www.ncbi.nlm.nih.gov/nucleotide/ON863451.1?report=genbank&log$=nucltop&blast_rank=57&RID=2A2RPRX4013","ON863451.1")
Equus caballus MHC class I antigen (Eqca-1) gene, Eqca-1*011:02 allele, exons 2 and 3 and partial cds	Equus caballus	267	267	100%	1e-66	87.72	771	=HYPERLINK("https://www.ncbi.nlm.nih.gov/nucleotide/ON863446.1?report=genbank&log$=nucltop&blast_rank=58&RID=2A2RPRX4013","ON863446.1")
Equus caballus MHC class I antigen (Eqca-1) gene, Eqca-1*011:03 allele, exons 2 and 3 and partial cds	Equus caballus	267	267	100%	1e-66	87.72	771	=HYPERLINK("https://www.ncbi.nlm.nih.gov/nucleotide/ON863445.1?report=genbank&log$=nucltop&blast_rank=59&RID=2A2RPRX4013","ON863445.1")
Equus caballus MHC class I antigen (Eqca-1) gene, Eqca-1*011:01 allele, exons 2 and 3 and partial cds	Equus caballus	267	267	100%	1e-66	87.72	771	=HYPERLINK("https://www.ncbi.nlm.nih.gov/nucleotide/ON863431.1?report=genbank&log$=nucltop&blast_rank=60&RID=2A2RPRX4013","ON863431.1")
PREDICTED: Felis catus saoe class I histocompatibility antigen, A alpha chain-like (FLAI-K), transcript variant X4, mRNA	Felis catus	267	267	100%	1e-66	87.72	1551	=HYPERLINK("https://www.ncbi.nlm.nih.gov/nucleotide/XM_045056988.1?report=genbank&log$=nucltop&blast_rank=61&RID=2A2RPRX4013","XM_045056988.1")
Ailuropoda melanoleuca MHC class I antigen (Aime-I) gene, Aime-I*05 allele, exons 2, 3 and partial cds	Ailuropoda melanoleuca	267	267	100%	1e-66	87.72	731	=HYPERLINK("https://www.ncbi.nlm.nih.gov/nucleotide/JX987014.1?report=genbank&log$=nucltop&blast_rank=62&RID=2A2RPRX4013","JX987014.1")
Ailuropoda melanoleuca MHC class I antigen (Aime-I) gene, Aime-I*04 allele, exons 2, 3 and partial cds	Ailuropoda melanoleuca	267	267	100%	1e-66	87.72	738	=HYPERLINK("https://www.ncbi.nlm.nih.gov/nucleotide/JX987013.1?report=genbank&log$=nucltop&blast_rank=63&RID=2A2RPRX4013","JX987013.1")
Ailuropoda melanoleuca MHC class I antigen (Aime-I) gene, Aime-I*01 allele, exons 2, 3 and partial cds	Ailuropoda melanoleuca	267	267	100%	1e-66	87.72	731	=HYPERLINK("https://www.ncbi.nlm.nih.gov/nucleotide/JX987010.1?report=genbank&log$=nucltop&blast_rank=64&RID=2A2RPRX4013","JX987010.1")
Felis catus MHC class I antigen (FLAI-H) gene, FLAI-H*00701 allele, exons 2, 3 and partial cds	Felis catus	267	267	100%	1e-66	87.72	750	=HYPERLINK("https://www.ncbi.nlm.nih.gov/nucleotide/KC763033.1?report=genbank&log$=nucltop&blast_rank=65&RID=2A2RPRX4013","KC763033.1")
Felis catus MHC class I antigen (FLAI-H) gene, FLAI-H*00401 allele, exons 2, 3 and partial cds	Felis catus	267	267	100%	1e-66	87.72	750	=HYPERLINK("https://www.ncbi.nlm.nih.gov/nucleotide/KC763032.1?report=genbank&log$=nucltop&blast_rank=66&RID=2A2RPRX4013","KC763032.1")
Felis catus MHC class I antigen (FLAI-H) gene, FLAI-H*00601 allele, exons 2, 3 and partial cds	Felis catus	267	267	100%	1e-66	87.72	750	=HYPERLINK("https://www.ncbi.nlm.nih.gov/nucleotide/KC763031.1?report=genbank&log$=nucltop&blast_rank=67&RID=2A2RPRX4013","KC763031.1")
Callithrix jacchus partial mRNA for MHC class I antigen (Caja-G gene), allele Caja-G*11:01:02	Callithrix jacchus	267	267	100%	1e-66	87.77	1090	=HYPERLINK("https://www.ncbi.nlm.nih.gov/nucleotide/HE805597.2?report=genbank&log$=nucltop&blast_rank=68&RID=2A2RPRX4013","HE805597.2")
Callithrix jacchus partial mRNA for MHC class I antigen (Caja-G gene), allele Caja-G*11:03	Callithrix jacchus	267	267	100%	1e-66	87.77	1095	=HYPERLINK("https://www.ncbi.nlm.nih.gov/nucleotide/HE805621.2?report=genbank&log$=nucltop&blast_rank=69&RID=2A2RPRX4013","HE805621.2")
Callithrix jacchus partial mRNA for MHC class I antigen (Caja-G gene), allele Caja-G*11:02	Callithrix jacchus	267	267	100%	1e-66	87.77	1095	=HYPERLINK("https://www.ncbi.nlm.nih.gov/nucleotide/HE805612.2?report=genbank&log$=nucltop&blast_rank=70&RID=2A2RPRX4013","HE805612.2")
Callithrix jacchus partial Caja-G gene for MHC class I antigen, allele Caja-G*11:02, exons 1-7	Callithrix jacchus	267	267	100%	1e-66	87.77	2755	=HYPERLINK("https://www.ncbi.nlm.nih.gov/nucleotide/HE858588.1?report=genbank&log$=nucltop&blast_rank=71&RID=2A2RPRX4013","HE858588.1")
Callithrix jacchus partial Caja-G gene for MHC class I antigen, allele Caja-G*11:01:02, exons 1-7	Callithrix jacchus	267	267	100%	1e-66	87.77	2755	=HYPERLINK("https://www.ncbi.nlm.nih.gov/nucleotide/HE858587.1?report=genbank&log$=nucltop&blast_rank=72&RID=2A2RPRX4013","HE858587.1")
Meles meles MHC class I antigen (Meme-MHCI) mRNA, Meme-MHCI*01 allele, partial cds	Meles meles	267	267	100%	1e-66	87.72	543	=HYPERLINK("https://www.ncbi.nlm.nih.gov/nucleotide/JQ425427.1?report=genbank&log$=nucltop&blast_rank=73&RID=2A2RPRX4013","JQ425427.1")
Felis catus MHC class I antigen (FLAI-H) mRNA, FLAI-H-FLA-H*004:01 allele, complete cds	Felis catus	267	267	100%	1e-66	87.72	1246	=HYPERLINK("https://www.ncbi.nlm.nih.gov/nucleotide/MN810566.1?report=genbank&log$=nucltop&blast_rank=74&RID=2A2RPRX4013","MN810566.1")
Propithecus verreauxi coquereli gene for MHC class I antigen, partial cds, allele: Prvc-W39*02	Propithecus coquereli	267	267	100%	1e-66	87.88	704	=HYPERLINK("https://www.ncbi.nlm.nih.gov/nucleotide/AB098466.1?report=genbank&log$=nucltop&blast_rank=75&RID=2A2RPRX4013","AB098466.1")
Propithecus verreauxi coquereli gene for MHC class I antigen, partial cds, allele: Prvc-W39*01	Propithecus coquereli	267	267	100%	1e-66	87.88	717	=HYPERLINK("https://www.ncbi.nlm.nih.gov/nucleotide/AB098465.1?report=genbank&log$=nucltop&blast_rank=76&RID=2A2RPRX4013","AB098465.1")
Propithecus verreauxi coquereli gene for MHC class I antigen, partial cds, allele: Prvc-W40*01	Propithecus coquereli	267	267	100%	1e-66	87.88	717	=HYPERLINK("https://www.ncbi.nlm.nih.gov/nucleotide/AB098464.1?report=genbank&log$=nucltop&blast_rank=77&RID=2A2RPRX4013","AB098464.1")
Lemur catta gene for MHC class I antigen, partial cds, allele: Leca-W06*04	Lemur catta	267	267	100%	1e-66	87.72	734	=HYPERLINK("https://www.ncbi.nlm.nih.gov/nucleotide/AB098436.1?report=genbank&log$=nucltop&blast_rank=78&RID=2A2RPRX4013","AB098436.1")
Callithrix jacchus partial mRNA for MHC class I antigen (Caja-G gene), allele Caja-G*11:01:01	Callithrix jacchus	267	267	100%	1e-66	87.77	1071	=HYPERLINK("https://www.ncbi.nlm.nih.gov/nucleotide/HE805596.1?report=genbank&log$=nucltop&blast_rank=79&RID=2A2RPRX4013","HE805596.1")
Callithrix jacchus partial mRNA for MHC class I protein (Caja-G gene), isolate M06024, allele Caja-G*11:04	Callithrix jacchus	265	265	98%	5e-66	88.00	591	=HYPERLINK("https://www.ncbi.nlm.nih.gov/nucleotide/LN994533.1?report=genbank&log$=nucltop&blast_rank=80&RID=2A2RPRX4013","LN994533.1")
Panthera pardus fusca clone W5.4 MHC class I antigen (Papa MHCI) gene, partial cds	Panthera pardus fusca	263	263	96%	2e-65	88.18	229	=HYPERLINK("https://www.ncbi.nlm.nih.gov/nucleotide/KT781758.1?report=genbank&log$=nucltop&blast_rank=81&RID=2A2RPRX4013","KT781758.1")
PREDICTED: Balaenoptera ricei BOLA class I histocompatibility antigen, alpha chain BL3-7-like (LOC132374542), mRNA	Balaenoptera ricei	263	263	99%	2e-65	87.67	2124	=HYPERLINK("https://www.ncbi.nlm.nih.gov/nucleotide/XM_059938324.1?report=genbank&log$=nucltop&blast_rank=82&RID=2A2RPRX4013","XM_059938324.1")
PREDICTED: Panthera pardus class I histocompatibility antigen, Gogo-B*0101 alpha chain-like (LOC109261493), mRNA	Panthera pardus	261	261	100%	6e-65	87.34	1511	=HYPERLINK("https://www.ncbi.nlm.nih.gov/nucleotide/XM_053905282.1?report=genbank&log$=nucltop&blast_rank=83&RID=2A2RPRX4013","XM_053905282.1")
Felis catus MHC class I antigen (FLAI-H) gene, FLAI-H-FLA-H*008:02:01:01 allele, complete cds	Felis catus	261	261	100%	6e-65	87.28	3238	=HYPERLINK("https://www.ncbi.nlm.nih.gov/nucleotide/OK265079.1?report=genbank&log$=nucltop&blast_rank=84&RID=2A2RPRX4013","OK265079.1")
Felis catus MHC class I antigen (FLAI-H) gene, FLAI-H-FLA-H*008:01:01:05 allele, complete cds	Felis catus	261	261	100%	6e-65	87.28	3237	=HYPERLINK("https://www.ncbi.nlm.nih.gov/nucleotide/OK265078.1?report=genbank&log$=nucltop&blast_rank=85&RID=2A2RPRX4013","OK265078.1")
Felis catus MHC class I antigen (FLAI-H) gene, FLAI-H-FLA-H*008:01:01:04 allele, complete cds	Felis catus	261	261	100%	6e-65	87.28	3236	=HYPERLINK("https://www.ncbi.nlm.nih.gov/nucleotide/OK265077.1?report=genbank&log$=nucltop&blast_rank=86&RID=2A2RPRX4013","OK265077.1")
Felis catus MHC class I antigen (FLAI-H) gene, FLAI-H-FLA-H*008:01:01:03 allele, complete cds	Felis catus	261	261	100%	6e-65	87.28	3286	=HYPERLINK("https://www.ncbi.nlm.nih.gov/nucleotide/OK265076.1?report=genbank&log$=nucltop&blast_rank=87&RID=2A2RPRX4013","OK265076.1")
Equus caballus MHC class I antigen (Eqca-1) gene, Eqca-1*021:01 allele, exons 2 and 3 and partial cds	Equus caballus	261	261	100%	6e-65	87.28	771	=HYPERLINK("https://www.ncbi.nlm.nih.gov/nucleotide/ON863459.1?report=genbank&log$=nucltop&blast_rank=88&RID=2A2RPRX4013","ON863459.1")
Equus caballus MHC class I antigen (Eqca-1) gene, Eqca-1*029:01 allele, exons 2 and 3 and partial cds	Equus caballus	261	261	89%	6e-65	89.71	771	=HYPERLINK("https://www.ncbi.nlm.nih.gov/nucleotide/ON863458.1?report=genbank&log$=nucltop&blast_rank=89&RID=2A2RPRX4013","ON863458.1")
Equus caballus MHC class I antigen (Eqca-1) gene, Eqca-1*015:01 allele, exons 2 and 3 and partial cds	Equus caballus	261	261	100%	6e-65	87.28	771	=HYPERLINK("https://www.ncbi.nlm.nih.gov/nucleotide/ON863449.1?report=genbank&log$=nucltop&blast_rank=90&RID=2A2RPRX4013","ON863449.1")
Equus caballus MHC class I antigen (Eqca-1) gene, Eqca-1*012:02 allele, exons 2 and 3 and partial cds	Equus caballus	261	261	100%	6e-65	87.34	771	=HYPERLINK("https://www.ncbi.nlm.nih.gov/nucleotide/ON863444.1?report=genbank&log$=nucltop&blast_rank=91&RID=2A2RPRX4013","ON863444.1")
PREDICTED: Ursus americanus class I histocompatibility antigen, Gogo-B*0103 alpha chain-like (LOC123791025), mRNA	Ursus americanus	261	261	98%	6e-65	87.56	1587	=HYPERLINK("https://www.ncbi.nlm.nih.gov/nucleotide/XM_045795709.1?report=genbank&log$=nucltop&blast_rank=92&RID=2A2RPRX4013","XM_045795709.1")
Callithrix jacchus MHC class I antigen (Caja-G) mRNA, Caja-G*30 allele, partial cds	Callithrix jacchus	261	261	100%	6e-65	87.34	870	=HYPERLINK("https://www.ncbi.nlm.nih.gov/nucleotide/KC903151.1?report=genbank&log$=nucltop&blast_rank=93&RID=2A2RPRX4013","KC903151.1")
Felis catus MHC class I antigen (FLAI-H) gene, FLAI-H*008012 allele, exons 2, 3 and partial cds	Felis catus	261	261	100%	6e-65	87.28	750	=HYPERLINK("https://www.ncbi.nlm.nih.gov/nucleotide/KC763035.1?report=genbank&log$=nucltop&blast_rank=94&RID=2A2RPRX4013","KC763035.1")
Felis catus MHC class I antigen (FLAI-H) gene, FLAI-H*008011 allele, exons 2, 3 and partial cds	Felis catus	261	261	100%	6e-65	87.28	750	=HYPERLINK("https://www.ncbi.nlm.nih.gov/nucleotide/KC763034.1?report=genbank&log$=nucltop&blast_rank=95&RID=2A2RPRX4013","KC763034.1")
Callithrix jacchus partial mRNA for MHC class I antigen (Caja-G gene), allele Caja-G*09:02	Callithrix jacchus	261	261	100%	6e-65	87.28	1095	=HYPERLINK("https://www.ncbi.nlm.nih.gov/nucleotide/HE805615.2?report=genbank&log$=nucltop&blast_rank=96&RID=2A2RPRX4013","HE805615.2")
Callithrix jacchus partial mRNA for MHC class I antigen (Caja-G gene), allele Caja-G*09:01	Callithrix jacchus	261	261	100%	6e-65	87.34	1095	=HYPERLINK("https://www.ncbi.nlm.nih.gov/nucleotide/HE805606.2?report=genbank&log$=nucltop&blast_rank=97&RID=2A2RPRX4013","HE805606.2")
Callithrix jacchus partial mRNA for MHC class I antigen (Caja-G gene), allele Caja-G*09:03	Callithrix jacchus	261	261	100%	6e-65	87.34	1095	=HYPERLINK("https://www.ncbi.nlm.nih.gov/nucleotide/HE805616.2?report=genbank&log$=nucltop&blast_rank=98&RID=2A2RPRX4013","HE805616.2")
Callithrix jacchus MHC class I antigen (Caja-G) mRNA, Caja-G*a81 allele, partial cds	Callithrix jacchus	261	261	100%	6e-65	87.34	1086	=HYPERLINK("https://www.ncbi.nlm.nih.gov/nucleotide/KC342223.1?report=genbank&log$=nucltop&blast_rank=99&RID=2A2RPRX4013","KC342223.1")
Equus caballus MHC class I antigen (Eqca-16) mRNA, Eqca-16*00101 allele, complete cds	Equus caballus	261	261	98%	6e-65	87.61	1227	=HYPERLINK("https://www.ncbi.nlm.nih.gov/nucleotide/M95410.2?report=genbank&log$=nucltop&blast_rank=100&RID=2A2RPRX4013","M95410.2")
