## Supplementary material for "Characterization of both major histocompatibility complex classes in a wild social mammal: the banded mongoose": Blast results - MHCI exon 2: 2A2RPRX4013-Alignment-Descriptions Query 3 - Mumu class I-2_01.csv

Description	Scientific Name	Max Score	Total Score	Query Cover	E value	Per. ident	Acc. Len	Accession
PREDICTED: Suricata suricatta class I histocompatibility antigen, Gogo-B*0101 alpha chain-like (LOC115295436), mRNA	Suricata suricatta	366	366	100%	1e-96	95.61	1525	=HYPERLINK("https://www.ncbi.nlm.nih.gov/nucleotide/XM_029943322.1?report=genbank&log$=nucltop&blast_rank=1&RID=2A2RPRX4013","XM_029943322.1")
Felis catus clone GB-K11 MHC class I antigen (FLAI) pseudogene, partial sequence	Felis catus	344	344	100%	6e-90	93.89	750	=HYPERLINK("https://www.ncbi.nlm.nih.gov/nucleotide/KC763052.1?report=genbank&log$=nucltop&blast_rank=2&RID=2A2RPRX4013","KC763052.1")
PREDICTED: Puma concolor class I histocompatibility antigen, Gogo-B*0101 alpha chain-like (LOC112853699), transcript variant X2, mRNA	Puma concolor	339	339	100%	3e-88	93.45	1178	=HYPERLINK("https://www.ncbi.nlm.nih.gov/nucleotide/XM_025917267.1?report=genbank&log$=nucltop&blast_rank=3&RID=2A2RPRX4013","XM_025917267.1")
PREDICTED: Puma concolor class I histocompatibility antigen, Gogo-B*0101 alpha chain-like (LOC112853699), transcript variant X1, mRNA	Puma concolor	339	339	100%	3e-88	93.45	1177	=HYPERLINK("https://www.ncbi.nlm.nih.gov/nucleotide/XM_025917265.1?report=genbank&log$=nucltop&blast_rank=4&RID=2A2RPRX4013","XM_025917265.1")
PREDICTED: Acinonyx jubatus class I histocompatibility antigen, Gogo-B*0101 alpha chain (LOC106966627), transcript variant X4, mRNA	Acinonyx jubatus	339	339	100%	3e-88	93.45	1093	=HYPERLINK("https://www.ncbi.nlm.nih.gov/nucleotide/XM_053223383.1?report=genbank&log$=nucltop&blast_rank=5&RID=2A2RPRX4013","XM_053223383.1")
PREDICTED: Acinonyx jubatus class I histocompatibility antigen, Gogo-B*0101 alpha chain (LOC106966627), transcript variant X2, mRNA	Acinonyx jubatus	339	339	100%	3e-88	93.45	1581	=HYPERLINK("https://www.ncbi.nlm.nih.gov/nucleotide/XM_027052851.2?report=genbank&log$=nucltop&blast_rank=6&RID=2A2RPRX4013","XM_027052851.2")
PREDICTED: Acinonyx jubatus class I histocompatibility antigen, Gogo-B*0101 alpha chain (LOC106966627), transcript variant X1, mRNA	Acinonyx jubatus	339	339	100%	3e-88	93.45	1584	=HYPERLINK("https://www.ncbi.nlm.nih.gov/nucleotide/XM_027052850.2?report=genbank&log$=nucltop&blast_rank=7&RID=2A2RPRX4013","XM_027052850.2")
PREDICTED: Prionailurus viverrinus class I histocompatibility antigen, Gogo-B*0101 alpha chain-like (LOC125165372), transcript variant X5, mRNA	Prionailurus viverrinus	339	339	100%	3e-88	93.45	1219	=HYPERLINK("https://www.ncbi.nlm.nih.gov/nucleotide/XM_047858185.1?report=genbank&log$=nucltop&blast_rank=8&RID=2A2RPRX4013","XM_047858185.1")
PREDICTED: Prionailurus viverrinus class I histocompatibility antigen, Gogo-B*0101 alpha chain-like (LOC125165372), transcript variant X4, mRNA	Prionailurus viverrinus	339	339	100%	3e-88	93.45	1573	=HYPERLINK("https://www.ncbi.nlm.nih.gov/nucleotide/XM_047858184.1?report=genbank&log$=nucltop&blast_rank=9&RID=2A2RPRX4013","XM_047858184.1")
PREDICTED: Prionailurus viverrinus class I histocompatibility antigen, Gogo-B*0101 alpha chain-like (LOC125165372), transcript variant X3, mRNA	Prionailurus viverrinus	339	339	100%	3e-88	93.45	1728	=HYPERLINK("https://www.ncbi.nlm.nih.gov/nucleotide/XM_047858183.1?report=genbank&log$=nucltop&blast_rank=10&RID=2A2RPRX4013","XM_047858183.1")
PREDICTED: Prionailurus viverrinus class I histocompatibility antigen, Gogo-B*0101 alpha chain-like (LOC125165372), transcript variant X2, mRNA	Prionailurus viverrinus	339	339	100%	3e-88	93.45	1832	=HYPERLINK("https://www.ncbi.nlm.nih.gov/nucleotide/XM_047858182.1?report=genbank&log$=nucltop&blast_rank=11&RID=2A2RPRX4013","XM_047858182.1")
PREDICTED: Prionailurus viverrinus class I histocompatibility antigen, Gogo-B*0101 alpha chain-like (LOC125165372), transcript variant X1, mRNA	Prionailurus viverrinus	339	339	100%	3e-88	93.45	1834	=HYPERLINK("https://www.ncbi.nlm.nih.gov/nucleotide/XM_047858181.1?report=genbank&log$=nucltop&blast_rank=12&RID=2A2RPRX4013","XM_047858181.1")
PREDICTED: Lynx rufus class I histocompatibility antigen, Gogo-B*0101 alpha chain (LOC124528147), transcript variant X2, mRNA	Lynx rufus	339	339	100%	3e-88	93.45	1503	=HYPERLINK("https://www.ncbi.nlm.nih.gov/nucleotide/XM_047101547.1?report=genbank&log$=nucltop&blast_rank=13&RID=2A2RPRX4013","XM_047101547.1")
PREDICTED: Lynx rufus class I histocompatibility antigen, Gogo-B*0101 alpha chain (LOC124528147), transcript variant X1, mRNA	Lynx rufus	339	339	100%	3e-88	93.45	1506	=HYPERLINK("https://www.ncbi.nlm.nih.gov/nucleotide/XM_047101546.1?report=genbank&log$=nucltop&blast_rank=14&RID=2A2RPRX4013","XM_047101546.1")
PREDICTED: Leopardus geoffroyi class I histocompatibility antigen, Gogo-B*0101 alpha chain-like (LOC123609592), mRNA	Leopardus geoffroyi	339	339	100%	3e-88	93.45	1560	=HYPERLINK("https://www.ncbi.nlm.nih.gov/nucleotide/XM_045500726.1?report=genbank&log$=nucltop&blast_rank=15&RID=2A2RPRX4013","XM_045500726.1")
PREDICTED: Felis catus class I histocompatibility antigen, Gogo-B*0101 alpha chain (LOC105260551), transcript variant X2, mRNA	Felis catus	339	339	100%	3e-88	93.45	1565	=HYPERLINK("https://www.ncbi.nlm.nih.gov/nucleotide/XM_045057248.1?report=genbank&log$=nucltop&blast_rank=16&RID=2A2RPRX4013","XM_045057248.1")
PREDICTED: Felis catus class I histocompatibility antigen, Gogo-B*0101 alpha chain (LOC105260551), transcript variant X1, mRNA	Felis catus	339	339	100%	3e-88	93.45	1568	=HYPERLINK("https://www.ncbi.nlm.nih.gov/nucleotide/XM_011282114.4?report=genbank&log$=nucltop&blast_rank=17&RID=2A2RPRX4013","XM_011282114.4")
PREDICTED: Prionailurus bengalensis class I histocompatibility antigen, Gogo-B*0101 alpha chain-like (LOC122489345), transcript variant X2, mRNA	Prionailurus bengalensis	339	339	100%	3e-88	93.45	1554	=HYPERLINK("https://www.ncbi.nlm.nih.gov/nucleotide/XM_043591052.1?report=genbank&log$=nucltop&blast_rank=18&RID=2A2RPRX4013","XM_043591052.1")
PREDICTED: Prionailurus bengalensis class I histocompatibility antigen, Gogo-B*0101 alpha chain-like (LOC122489345), transcript variant X1, mRNA	Prionailurus bengalensis	339	339	100%	3e-88	93.45	1557	=HYPERLINK("https://www.ncbi.nlm.nih.gov/nucleotide/XM_043591051.1?report=genbank&log$=nucltop&blast_rank=19&RID=2A2RPRX4013","XM_043591051.1")
Felis catus clone ML-U5 MHC class I antigen (FLAI) pseudogene, partial sequence	Felis catus	339	339	100%	3e-88	93.45	1926	=HYPERLINK("https://www.ncbi.nlm.nih.gov/nucleotide/KC763073.1?report=genbank&log$=nucltop&blast_rank=20&RID=2A2RPRX4013","KC763073.1")
Felis catus clone DSH7-L18 MHC class I antigen (FLAI) pseudogene, partial sequence	Felis catus	339	339	100%	3e-88	93.45	1926	=HYPERLINK("https://www.ncbi.nlm.nih.gov/nucleotide/KC763060.1?report=genbank&log$=nucltop&blast_rank=21&RID=2A2RPRX4013","KC763060.1")
Felis catus clone DSH7-L1 MHC class I antigen (FLAI) gene, partial sequence	Felis catus	339	339	100%	3e-88	93.45	1925	=HYPERLINK("https://www.ncbi.nlm.nih.gov/nucleotide/KC763059.1?report=genbank&log$=nucltop&blast_rank=22&RID=2A2RPRX4013","KC763059.1")
Felis catus clone SE-K3 MHC class I antigen (FLAI) pseudogene, partial sequence	Felis catus	339	339	100%	3e-88	93.45	751	=HYPERLINK("https://www.ncbi.nlm.nih.gov/nucleotide/KC763054.1?report=genbank&log$=nucltop&blast_rank=23&RID=2A2RPRX4013","KC763054.1")
Felis catus clone OH-K5 MHC class I antigen (FLAI) pseudogene, partial sequence	Felis catus	339	339	100%	3e-88	93.45	743	=HYPERLINK("https://www.ncbi.nlm.nih.gov/nucleotide/KC763053.1?report=genbank&log$=nucltop&blast_rank=24&RID=2A2RPRX4013","KC763053.1")
PREDICTED: Puma yagouaroundi class I histocompatibility antigen, Gogo-B*0101 alpha chain-like (LOC121023114), transcript variant X2, mRNA	Puma yagouaroundi	339	339	100%	3e-88	93.45	1553	=HYPERLINK("https://www.ncbi.nlm.nih.gov/nucleotide/XM_040464815.1?report=genbank&log$=nucltop&blast_rank=25&RID=2A2RPRX4013","XM_040464815.1")
PREDICTED: Puma yagouaroundi class I histocompatibility antigen, Gogo-B*0101 alpha chain-like (LOC121023114), transcript variant X1, mRNA	Puma yagouaroundi	339	339	100%	3e-88	93.45	1556	=HYPERLINK("https://www.ncbi.nlm.nih.gov/nucleotide/XM_040464814.1?report=genbank&log$=nucltop&blast_rank=26&RID=2A2RPRX4013","XM_040464814.1")
Felis catus FLA extended class II, class II, class III, proximal and central class I region genomic sequence	Felis catus	339	1877	100%	3e-88	93.45	2973765	=HYPERLINK("https://www.ncbi.nlm.nih.gov/nucleotide/EU153401.1?report=genbank&log$=nucltop&blast_rank=27&RID=2A2RPRX4013","EU153401.1")
PREDICTED: Lynx canadensis class I histocompatibility antigen, Gogo-B*0101 alpha chain (LOC115513703), transcript variant X3, mRNA	Lynx canadensis	333	333	100%	1e-86	93.01	1503	=HYPERLINK("https://www.ncbi.nlm.nih.gov/nucleotide/XM_030315039.2?report=genbank&log$=nucltop&blast_rank=28&RID=2A2RPRX4013","XM_030315039.2")
PREDICTED: Lynx canadensis class I histocompatibility antigen, Gogo-B*0101 alpha chain (LOC115513703), transcript variant X2, mRNA	Lynx canadensis	333	333	100%	1e-86	93.01	1720	=HYPERLINK("https://www.ncbi.nlm.nih.gov/nucleotide/XM_030315038.2?report=genbank&log$=nucltop&blast_rank=29&RID=2A2RPRX4013","XM_030315038.2")
PREDICTED: Lynx canadensis class I histocompatibility antigen, Gogo-B*0101 alpha chain (LOC115513703), transcript variant X1, mRNA	Lynx canadensis	333	333	100%	1e-86	93.01	1723	=HYPERLINK("https://www.ncbi.nlm.nih.gov/nucleotide/XM_030315037.2?report=genbank&log$=nucltop&blast_rank=30&RID=2A2RPRX4013","XM_030315037.2")
PREDICTED: Neofelis nebulosa class I histocompatibility antigen, Gogo-B*0101 alpha chain-like (LOC131515327), transcript variant X9, mRNA	Neofelis nebulosa	333	333	100%	1e-86	93.01	1128	=HYPERLINK("https://www.ncbi.nlm.nih.gov/nucleotide/XM_058736096.1?report=genbank&log$=nucltop&blast_rank=31&RID=2A2RPRX4013","XM_058736096.1")
PREDICTED: Neofelis nebulosa class I histocompatibility antigen, Gogo-B*0101 alpha chain-like (LOC131515327), transcript variant X8, mRNA	Neofelis nebulosa	333	333	100%	1e-86	93.01	1526	=HYPERLINK("https://www.ncbi.nlm.nih.gov/nucleotide/XM_058736095.1?report=genbank&log$=nucltop&blast_rank=32&RID=2A2RPRX4013","XM_058736095.1")
PREDICTED: Neofelis nebulosa class I histocompatibility antigen, Gogo-B*0101 alpha chain-like (LOC131515327), transcript variant X6, mRNA	Neofelis nebulosa	333	333	100%	1e-86	93.01	1170	=HYPERLINK("https://www.ncbi.nlm.nih.gov/nucleotide/XM_058736093.1?report=genbank&log$=nucltop&blast_rank=33&RID=2A2RPRX4013","XM_058736093.1")
PREDICTED: Neofelis nebulosa class I histocompatibility antigen, Gogo-B*0101 alpha chain-like (LOC131515327), transcript variant X5, mRNA	Neofelis nebulosa	333	333	100%	1e-86	93.01	1556	=HYPERLINK("https://www.ncbi.nlm.nih.gov/nucleotide/XM_058736092.1?report=genbank&log$=nucltop&blast_rank=34&RID=2A2RPRX4013","XM_058736092.1")
PREDICTED: Neofelis nebulosa class I histocompatibility antigen, Gogo-B*0101 alpha chain-like (LOC131515327), transcript variant X4, mRNA	Neofelis nebulosa	333	333	100%	1e-86	93.01	1559	=HYPERLINK("https://www.ncbi.nlm.nih.gov/nucleotide/XM_058736091.1?report=genbank&log$=nucltop&blast_rank=35&RID=2A2RPRX4013","XM_058736091.1")
PREDICTED: Neofelis nebulosa class I histocompatibility antigen, Gogo-B*0101 alpha chain-like (LOC131515327), transcript variant X3, mRNA	Neofelis nebulosa	333	333	100%	1e-86	93.01	1571	=HYPERLINK("https://www.ncbi.nlm.nih.gov/nucleotide/XM_058736090.1?report=genbank&log$=nucltop&blast_rank=36&RID=2A2RPRX4013","XM_058736090.1")
PREDICTED: Neofelis nebulosa class I histocompatibility antigen, Gogo-B*0101 alpha chain-like (LOC131515327), transcript variant X2, mRNA	Neofelis nebulosa	333	333	100%	1e-86	93.01	1574	=HYPERLINK("https://www.ncbi.nlm.nih.gov/nucleotide/XM_058736089.1?report=genbank&log$=nucltop&blast_rank=37&RID=2A2RPRX4013","XM_058736089.1")
PREDICTED: Neofelis nebulosa class I histocompatibility antigen, Gogo-B*0101 alpha chain-like (LOC131515327), transcript variant X1, mRNA	Neofelis nebulosa	333	333	100%	1e-86	93.01	1574	=HYPERLINK("https://www.ncbi.nlm.nih.gov/nucleotide/XM_058736088.1?report=genbank&log$=nucltop&blast_rank=38&RID=2A2RPRX4013","XM_058736088.1")
PREDICTED: Panthera pardus class I histocompatibility antigen, Gogo-B*0101 alpha chain-like (LOC109249533), transcript variant X3, mRNA	Panthera pardus	333	333	100%	1e-86	93.01	1513	=HYPERLINK("https://www.ncbi.nlm.nih.gov/nucleotide/XM_053905278.1?report=genbank&log$=nucltop&blast_rank=39&RID=2A2RPRX4013","XM_053905278.1")
PREDICTED: Panthera pardus class I histocompatibility antigen, Gogo-B*0101 alpha chain-like (LOC109249533), transcript variant X2, mRNA	Panthera pardus	333	333	100%	1e-86	93.01	1161	=HYPERLINK("https://www.ncbi.nlm.nih.gov/nucleotide/XM_053905277.1?report=genbank&log$=nucltop&blast_rank=40&RID=2A2RPRX4013","XM_053905277.1")
PREDICTED: Panthera pardus class I histocompatibility antigen, Gogo-B*0101 alpha chain-like (LOC109249533), transcript variant X1, mRNA	Panthera pardus	333	333	100%	1e-86	93.01	1561	=HYPERLINK("https://www.ncbi.nlm.nih.gov/nucleotide/XM_053905276.1?report=genbank&log$=nucltop&blast_rank=41&RID=2A2RPRX4013","XM_053905276.1")
PREDICTED: Panthera uncia class I histocompatibility antigen, Gogo-B*0101 alpha chain-like (LOC125938456), transcript variant X6, mRNA	Panthera uncia	333	333	100%	1e-86	93.01	1100	=HYPERLINK("https://www.ncbi.nlm.nih.gov/nucleotide/XM_049653633.1?report=genbank&log$=nucltop&blast_rank=42&RID=2A2RPRX4013","XM_049653633.1")
PREDICTED: Panthera uncia class I histocompatibility antigen, Gogo-B*0101 alpha chain-like (LOC125938456), transcript variant X5, mRNA	Panthera uncia	333	333	100%	1e-86	93.01	1498	=HYPERLINK("https://www.ncbi.nlm.nih.gov/nucleotide/XM_049653632.1?report=genbank&log$=nucltop&blast_rank=43&RID=2A2RPRX4013","XM_049653632.1")
PREDICTED: Panthera uncia class I histocompatibility antigen, Gogo-B*0101 alpha chain-like (LOC125938456), transcript variant X4, mRNA	Panthera uncia	333	333	100%	1e-86	93.01	1112	=HYPERLINK("https://www.ncbi.nlm.nih.gov/nucleotide/XM_049653631.1?report=genbank&log$=nucltop&blast_rank=44&RID=2A2RPRX4013","XM_049653631.1")
PREDICTED: Panthera uncia class I histocompatibility antigen, Gogo-B*0101 alpha chain-like (LOC125938456), transcript variant X3, mRNA	Panthera uncia	333	333	100%	1e-86	93.01	1528	=HYPERLINK("https://www.ncbi.nlm.nih.gov/nucleotide/XM_049653630.1?report=genbank&log$=nucltop&blast_rank=45&RID=2A2RPRX4013","XM_049653630.1")
PREDICTED: Panthera uncia class I histocompatibility antigen, Gogo-B*0101 alpha chain-like (LOC125938456), transcript variant X2, mRNA	Panthera uncia	333	333	100%	1e-86	93.01	1531	=HYPERLINK("https://www.ncbi.nlm.nih.gov/nucleotide/XM_049653629.1?report=genbank&log$=nucltop&blast_rank=46&RID=2A2RPRX4013","XM_049653629.1")
PREDICTED: Panthera uncia class I histocompatibility antigen, Gogo-B*0101 alpha chain-like (LOC125938456), transcript variant X1, mRNA	Panthera uncia	333	333	100%	1e-86	93.01	1210	=HYPERLINK("https://www.ncbi.nlm.nih.gov/nucleotide/XM_049653628.1?report=genbank&log$=nucltop&blast_rank=47&RID=2A2RPRX4013","XM_049653628.1")
PREDICTED: Panthera tigris class I histocompatibility antigen, Gogo-B*0101 alpha chain-like (LOC102958279), transcript variant X3, mRNA	Panthera tigris	333	333	100%	1e-86	93.01	1444	=HYPERLINK("https://www.ncbi.nlm.nih.gov/nucleotide/XM_042985934.1?report=genbank&log$=nucltop&blast_rank=48&RID=2A2RPRX4013","XM_042985934.1")
PREDICTED: Panthera tigris class I histocompatibility antigen, Gogo-B*0101 alpha chain-like (LOC102958279), transcript variant X2, mRNA	Panthera tigris	333	333	100%	1e-86	93.01	1474	=HYPERLINK("https://www.ncbi.nlm.nih.gov/nucleotide/XM_015541290.2?report=genbank&log$=nucltop&blast_rank=49&RID=2A2RPRX4013","XM_015541290.2")
PREDICTED: Panthera tigris class I histocompatibility antigen, Gogo-B*0101 alpha chain-like (LOC102958279), transcript variant X1, mRNA	Panthera tigris	333	333	100%	1e-86	93.01	1477	=HYPERLINK("https://www.ncbi.nlm.nih.gov/nucleotide/XM_007090571.3?report=genbank&log$=nucltop&blast_rank=50&RID=2A2RPRX4013","XM_007090571.3")
PREDICTED: Panthera leo class I histocompatibility antigen, Gogo-B*0101 alpha chain-like (LOC122219671), transcript variant X2, mRNA	Panthera leo	333	333	100%	1e-86	93.01	1498	=HYPERLINK("https://www.ncbi.nlm.nih.gov/nucleotide/XM_042938196.1?report=genbank&log$=nucltop&blast_rank=51&RID=2A2RPRX4013","XM_042938196.1")
PREDICTED: Panthera leo class I histocompatibility antigen, Gogo-B*0101 alpha chain-like (LOC122219671), transcript variant X1, mRNA	Panthera leo	333	333	100%	1e-86	93.01	1501	=HYPERLINK("https://www.ncbi.nlm.nih.gov/nucleotide/XM_042938195.1?report=genbank&log$=nucltop&blast_rank=52&RID=2A2RPRX4013","XM_042938195.1")
Panthera leo persica clone M913 MHC class I antigen gene, exon 2 and partial cds	Panthera leo persica	333	333	100%	1e-86	93.01	265	=HYPERLINK("https://www.ncbi.nlm.nih.gov/nucleotide/AY909886.1?report=genbank&log$=nucltop&blast_rank=53&RID=2A2RPRX4013","AY909886.1")
PREDICTED: Panthera onca class I histocompatibility antigen, Gogo-B*0101 alpha chain-like (LOC132666874), transcript variant X4, mRNA	Panthera onca	327	327	100%	6e-85	92.58	1556	=HYPERLINK("https://www.ncbi.nlm.nih.gov/nucleotide/XM_060615060.1?report=genbank&log$=nucltop&blast_rank=54&RID=2A2RPRX4013","XM_060615060.1")
PREDICTED: Panthera onca class I histocompatibility antigen, Gogo-B*0101 alpha chain-like (LOC132666874), transcript variant X3, mRNA	Panthera onca	327	327	100%	6e-85	92.58	1164	=HYPERLINK("https://www.ncbi.nlm.nih.gov/nucleotide/XM_060615059.1?report=genbank&log$=nucltop&blast_rank=55&RID=2A2RPRX4013","XM_060615059.1")
PREDICTED: Panthera onca class I histocompatibility antigen, Gogo-B*0101 alpha chain-like (LOC132666874), transcript variant X2, mRNA	Panthera onca	327	327	100%	6e-85	92.58	1576	=HYPERLINK("https://www.ncbi.nlm.nih.gov/nucleotide/XM_060615058.1?report=genbank&log$=nucltop&blast_rank=56&RID=2A2RPRX4013","XM_060615058.1")
PREDICTED: Panthera onca class I histocompatibility antigen, Gogo-B*0101 alpha chain-like (LOC132666874), transcript variant X1, mRNA	Panthera onca	327	327	100%	6e-85	92.58	1559	=HYPERLINK("https://www.ncbi.nlm.nih.gov/nucleotide/XM_060615057.1?report=genbank&log$=nucltop&blast_rank=57&RID=2A2RPRX4013","XM_060615057.1")
Felis catus clone SW-KS5 MHC class I antigen (FLAI) pseudogene, partial sequence	Felis catus	327	327	100%	6e-85	92.58	751	=HYPERLINK("https://www.ncbi.nlm.nih.gov/nucleotide/KC763055.1?report=genbank&log$=nucltop&blast_rank=58&RID=2A2RPRX4013","KC763055.1")
Lynx rufus MHC class I antigen (Lyru-MHCI) gene, Lyru-MHCI*11 allele, exon 2 and partial cds	Lynx rufus	324	324	96%	8e-84	93.21	229	=HYPERLINK("https://www.ncbi.nlm.nih.gov/nucleotide/KY769346.1?report=genbank&log$=nucltop&blast_rank=59&RID=2A2RPRX4013","KY769346.1")
Panthera tigris MHC class I antigen (Pati-MHCI) gene, Pati-MHCI*03 allele, exon 2 and partial cds	Panthera tigris	322	322	100%	3e-83	92.17	258	=HYPERLINK("https://www.ncbi.nlm.nih.gov/nucleotide/MT258442.1?report=genbank&log$=nucltop&blast_rank=60&RID=2A2RPRX4013","MT258442.1")
Lynx pardinus MHC class I antigen (Lypa-MHCI) gene, Lypa-MHCI*13 allele, exon 2 and partial cds	Lynx pardinus	318	318	96%	4e-82	92.76	229	=HYPERLINK("https://www.ncbi.nlm.nih.gov/nucleotide/KY769335.1?report=genbank&log$=nucltop&blast_rank=61&RID=2A2RPRX4013","KY769335.1")
Lynx lynx MHC class I antigen (Lyly-MHCI) gene, Lyly-MHCI*13 allele, exon 2 and partial cds	Lynx lynx	318	318	96%	4e-82	92.76	229	=HYPERLINK("https://www.ncbi.nlm.nih.gov/nucleotide/KY769314.1?report=genbank&log$=nucltop&blast_rank=62&RID=2A2RPRX4013","KY769314.1")
Lynx canadensis MHC class I antigen (Lyca-MHCI) gene, Lyca-MHCI*6 allele, exon 2 and partial cds	Lynx canadensis	318	318	96%	4e-82	92.76	229	=HYPERLINK("https://www.ncbi.nlm.nih.gov/nucleotide/KY769292.1?report=genbank&log$=nucltop&blast_rank=63&RID=2A2RPRX4013","KY769292.1")
Panthera pardus orientalis MHC class I antigen (MHCI) gene, MHCI-2m16 allele, exon 2 and partial cds	Panthera pardus orientalis	318	318	96%	4e-82	92.76	229	=HYPERLINK("https://www.ncbi.nlm.nih.gov/nucleotide/OQ871582.1?report=genbank&log$=nucltop&blast_rank=64&RID=2A2RPRX4013","OQ871582.1")
PREDICTED: Hyaena hyaena class I histocompatibility antigen, Gogo-B*0101 alpha chain-like (LOC120222660), mRNA	Hyaena hyaena	305	305	100%	3e-78	90.83	1218	=HYPERLINK("https://www.ncbi.nlm.nih.gov/nucleotide/XM_039220578.1?report=genbank&log$=nucltop&blast_rank=65&RID=2A2RPRX4013","XM_039220578.1")
PREDICTED: Panthera pardus class I histocompatibility antigen, Gogo-B*0101 alpha chain-like (LOC109261493), mRNA	Panthera pardus	283	283	100%	1e-71	89.08	1511	=HYPERLINK("https://www.ncbi.nlm.nih.gov/nucleotide/XM_053905282.1?report=genbank&log$=nucltop&blast_rank=66&RID=2A2RPRX4013","XM_053905282.1")
Felis catus isolate JI5-0-231 MHC class I antigen (FLAI-H) gene, FLAI-H-FLA-H*004:01:01:01 allele, complete cds	Felis catus	272	272	100%	3e-68	88.21	3295	=HYPERLINK("https://www.ncbi.nlm.nih.gov/nucleotide/MK644241.1?report=genbank&log$=nucltop&blast_rank=67&RID=2A2RPRX4013","MK644241.1")
Felis catus MHC class I antigen (FLAI-H) gene, FLAI-H-FLA-H*004:01:02:01 allele, complete cds	Felis catus	272	272	100%	3e-68	88.21	3235	=HYPERLINK("https://www.ncbi.nlm.nih.gov/nucleotide/OK265074.1?report=genbank&log$=nucltop&blast_rank=68&RID=2A2RPRX4013","OK265074.1")
Felis catus MHC class I antigen (FLAI-H) gene, FLAI-H-FLA-H*004:01:01:06 allele, complete cds	Felis catus	272	272	100%	3e-68	88.21	3235	=HYPERLINK("https://www.ncbi.nlm.nih.gov/nucleotide/OK265073.1?report=genbank&log$=nucltop&blast_rank=69&RID=2A2RPRX4013","OK265073.1")
Felis catus MHC class I antigen (FLAI-H) gene, FLAI-H-FLA-H*004:01:01:05 allele, complete cds	Felis catus	272	272	100%	3e-68	88.21	3236	=HYPERLINK("https://www.ncbi.nlm.nih.gov/nucleotide/OK265072.1?report=genbank&log$=nucltop&blast_rank=70&RID=2A2RPRX4013","OK265072.1")
Felis catus MHC class I antigen (FLAI-H) gene, FLAI-H-FLA-H*004:01:01:04 allele, complete cds	Felis catus	272	272	100%	3e-68	88.21	3285	=HYPERLINK("https://www.ncbi.nlm.nih.gov/nucleotide/OK265071.1?report=genbank&log$=nucltop&blast_rank=71&RID=2A2RPRX4013","OK265071.1")
Felis catus MHC class I antigen (FLAI-H) gene, FLAI-H-FLA-H*004:01:01:03 allele, complete cds	Felis catus	272	272	100%	3e-68	88.21	3285	=HYPERLINK("https://www.ncbi.nlm.nih.gov/nucleotide/OK265070.1?report=genbank&log$=nucltop&blast_rank=72&RID=2A2RPRX4013","OK265070.1")
Felis catus MHC class I antigen (FLAI-H) gene, FLAI-H-FLA-H*004:01:01:02 allele, complete cds	Felis catus	272	272	100%	3e-68	88.21	3290	=HYPERLINK("https://www.ncbi.nlm.nih.gov/nucleotide/OK265069.1?report=genbank&log$=nucltop&blast_rank=73&RID=2A2RPRX4013","OK265069.1")
PREDICTED: Felis catus saoe class I histocompatibility antigen, A alpha chain-like (FLAI-K), transcript variant X4, mRNA	Felis catus	272	272	100%	3e-68	88.21	1551	=HYPERLINK("https://www.ncbi.nlm.nih.gov/nucleotide/XM_045056988.1?report=genbank&log$=nucltop&blast_rank=74&RID=2A2RPRX4013","XM_045056988.1")
Felis catus MHC class I antigen (FLAI-H) gene, FLAI-H*00401 allele, exons 2, 3 and partial cds	Felis catus	272	272	100%	3e-68	88.21	750	=HYPERLINK("https://www.ncbi.nlm.nih.gov/nucleotide/KC763032.1?report=genbank&log$=nucltop&blast_rank=75&RID=2A2RPRX4013","KC763032.1")
Felis catus MHC class I antigen (FLAI-H) mRNA, FLAI-H-FLA-H*004:01 allele, complete cds	Felis catus	272	272	100%	3e-68	88.21	1246	=HYPERLINK("https://www.ncbi.nlm.nih.gov/nucleotide/MN810566.1?report=genbank&log$=nucltop&blast_rank=76&RID=2A2RPRX4013","MN810566.1")
Felis catus MHC class I antigen (FLAI-H) gene, FLAI-H-FLA-H*006:01:01:01 allele, complete cds	Felis catus	267	267	100%	1e-66	87.77	3293	=HYPERLINK("https://www.ncbi.nlm.nih.gov/nucleotide/OK265051.1?report=genbank&log$=nucltop&blast_rank=77&RID=2A2RPRX4013","OK265051.1")
Felis catus MHC class I antigen (FLAI-E) gene, FLAI-E-FLA-E*031:01:01:01 allele, complete cds	Felis catus	267	267	100%	1e-66	87.77	3270	=HYPERLINK("https://www.ncbi.nlm.nih.gov/nucleotide/MZ964679.1?report=genbank&log$=nucltop&blast_rank=78&RID=2A2RPRX4013","MZ964679.1")
Panthera tigris MHC class I antigen (Pati-MHCI) gene, Pati-MHCI*16 allele, exon 2 and partial cds	Panthera tigris	267	267	100%	1e-66	87.83	258	=HYPERLINK("https://www.ncbi.nlm.nih.gov/nucleotide/MT258452.1?report=genbank&log$=nucltop&blast_rank=79&RID=2A2RPRX4013","MT258452.1")
Felis catus MHC class I antigen (FLAI-H) gene, FLAI-H*00701 allele, exons 2, 3 and partial cds	Felis catus	267	267	100%	1e-66	87.77	750	=HYPERLINK("https://www.ncbi.nlm.nih.gov/nucleotide/KC763033.1?report=genbank&log$=nucltop&blast_rank=80&RID=2A2RPRX4013","KC763033.1")
Felis catus MHC class I antigen (FLAI-H) gene, FLAI-H*00601 allele, exons 2, 3 and partial cds	Felis catus	267	267	100%	1e-66	87.77	750	=HYPERLINK("https://www.ncbi.nlm.nih.gov/nucleotide/KC763031.1?report=genbank&log$=nucltop&blast_rank=81&RID=2A2RPRX4013","KC763031.1")
Panthera tigris tigris MHC class I antigen (Pati-MHCI) gene, Pati-MHCI*0702 allele, partial cds	Panthera tigris tigris	267	267	100%	1e-66	87.83	671	=HYPERLINK("https://www.ncbi.nlm.nih.gov/nucleotide/HQ158003.1?report=genbank&log$=nucltop&blast_rank=82&RID=2A2RPRX4013","HQ158003.1")
PREDICTED: Balaenoptera acutorostrata BOLA class I histocompatibility antigen, alpha chain BL3-7-like (LOC130709018), mRNA	Balaenoptera acutorostrata	265	265	98%	5e-66	87.95	1239	=HYPERLINK("https://www.ncbi.nlm.nih.gov/nucleotide/XM_057554375.1?report=genbank&log$=nucltop&blast_rank=83&RID=2A2RPRX4013","XM_057554375.1")
PREDICTED: Balaenoptera acutorostrata BOLA class I histocompatibility antigen, alpha chain BL3-6-like (LOC130709019), transcript variant X3, mRNA	Balaenoptera acutorostrata	263	263	99%	2e-65	87.67	1371	=HYPERLINK("https://www.ncbi.nlm.nih.gov/nucleotide/XM_057554378.1?report=genbank&log$=nucltop&blast_rank=84&RID=2A2RPRX4013","XM_057554378.1")
PREDICTED: Balaenoptera acutorostrata BOLA class I histocompatibility antigen, alpha chain BL3-6-like (LOC130709019), transcript variant X2, mRNA	Balaenoptera acutorostrata	263	263	99%	2e-65	87.67	1481	=HYPERLINK("https://www.ncbi.nlm.nih.gov/nucleotide/XM_057554377.1?report=genbank&log$=nucltop&blast_rank=85&RID=2A2RPRX4013","XM_057554377.1")
PREDICTED: Balaenoptera acutorostrata BOLA class I histocompatibility antigen, alpha chain BL3-6-like (LOC130709019), transcript variant X1, mRNA	Balaenoptera acutorostrata	263	263	99%	2e-65	87.67	1259	=HYPERLINK("https://www.ncbi.nlm.nih.gov/nucleotide/XM_057554376.1?report=genbank&log$=nucltop&blast_rank=86&RID=2A2RPRX4013","XM_057554376.1")
PREDICTED: Panthera pardus class I histocompatibility antigen, Gogo-B*0103 alpha chain-like (LOC128777755), transcript variant X3, mRNA	Panthera pardus	261	261	100%	6e-65	87.34	1571	=HYPERLINK("https://www.ncbi.nlm.nih.gov/nucleotide/XM_053905281.1?report=genbank&log$=nucltop&blast_rank=87&RID=2A2RPRX4013","XM_053905281.1")
PREDICTED: Panthera pardus class I histocompatibility antigen, Gogo-B*0103 alpha chain-like (LOC128777755), transcript variant X2, mRNA	Panthera pardus	261	261	100%	6e-65	87.34	1543	=HYPERLINK("https://www.ncbi.nlm.nih.gov/nucleotide/XM_053905280.1?report=genbank&log$=nucltop&blast_rank=88&RID=2A2RPRX4013","XM_053905280.1")
PREDICTED: Panthera pardus class I histocompatibility antigen, Gogo-B*0103 alpha chain-like (LOC128777755), transcript variant X1, mRNA	Panthera pardus	261	261	100%	6e-65	87.34	1537	=HYPERLINK("https://www.ncbi.nlm.nih.gov/nucleotide/XM_053905279.1?report=genbank&log$=nucltop&blast_rank=89&RID=2A2RPRX4013","XM_053905279.1")
PREDICTED: Panthera pardus DLA class I histocompatibility antigen, A9/A9 alpha chain-like (LOC109261320), transcript variant X6, mRNA	Panthera pardus	261	261	100%	6e-65	87.34	1287	=HYPERLINK("https://www.ncbi.nlm.nih.gov/nucleotide/XM_053905275.1?report=genbank&log$=nucltop&blast_rank=90&RID=2A2RPRX4013","XM_053905275.1")
PREDICTED: Panthera pardus DLA class I histocompatibility antigen, A9/A9 alpha chain-like (LOC109261320), transcript variant X5, mRNA	Panthera pardus	261	261	100%	6e-65	87.34	1155	=HYPERLINK("https://www.ncbi.nlm.nih.gov/nucleotide/XM_053905274.1?report=genbank&log$=nucltop&blast_rank=91&RID=2A2RPRX4013","XM_053905274.1")
PREDICTED: Panthera pardus DLA class I histocompatibility antigen, A9/A9 alpha chain-like (LOC109261320), transcript variant X4, mRNA	Panthera pardus	261	261	100%	6e-65	87.34	1521	=HYPERLINK("https://www.ncbi.nlm.nih.gov/nucleotide/XM_053905273.1?report=genbank&log$=nucltop&blast_rank=92&RID=2A2RPRX4013","XM_053905273.1")
PREDICTED: Panthera pardus DLA class I histocompatibility antigen, A9/A9 alpha chain-like (LOC109261320), transcript variant X3, mRNA	Panthera pardus	261	261	100%	6e-65	87.34	1512	=HYPERLINK("https://www.ncbi.nlm.nih.gov/nucleotide/XM_053905272.1?report=genbank&log$=nucltop&blast_rank=93&RID=2A2RPRX4013","XM_053905272.1")
PREDICTED: Panthera pardus DLA class I histocompatibility antigen, A9/A9 alpha chain-like (LOC109261320), transcript variant X2, mRNA	Panthera pardus	261	261	100%	6e-65	87.34	1521	=HYPERLINK("https://www.ncbi.nlm.nih.gov/nucleotide/XM_053905271.1?report=genbank&log$=nucltop&blast_rank=94&RID=2A2RPRX4013","XM_053905271.1")
Felis catus MHC class I antigen (FLAI-H) gene, FLAI-H-FLA-H*020:01:01:01 allele, complete cds	Felis catus	261	261	100%	6e-65	87.34	3275	=HYPERLINK("https://www.ncbi.nlm.nih.gov/nucleotide/OK265102.1?report=genbank&log$=nucltop&blast_rank=95&RID=2A2RPRX4013","OK265102.1")
Felis catus MHC class I antigen (FLAI-H) gene, FLAI-H-FLA-H*008:02:01:01 allele, complete cds	Felis catus	261	261	100%	6e-65	87.34	3238	=HYPERLINK("https://www.ncbi.nlm.nih.gov/nucleotide/OK265079.1?report=genbank&log$=nucltop&blast_rank=96&RID=2A2RPRX4013","OK265079.1")
Felis catus MHC class I antigen (FLAI-H) gene, FLAI-H-FLA-H*008:01:01:05 allele, complete cds	Felis catus	261	261	100%	6e-65	87.34	3237	=HYPERLINK("https://www.ncbi.nlm.nih.gov/nucleotide/OK265078.1?report=genbank&log$=nucltop&blast_rank=97&RID=2A2RPRX4013","OK265078.1")
Felis catus MHC class I antigen (FLAI-H) gene, FLAI-H-FLA-H*008:01:01:04 allele, complete cds	Felis catus	261	261	100%	6e-65	87.34	3236	=HYPERLINK("https://www.ncbi.nlm.nih.gov/nucleotide/OK265077.1?report=genbank&log$=nucltop&blast_rank=98&RID=2A2RPRX4013","OK265077.1")
Felis catus MHC class I antigen (FLAI-H) gene, FLAI-H-FLA-H*008:01:01:03 allele, complete cds	Felis catus	261	261	100%	6e-65	87.34	3286	=HYPERLINK("https://www.ncbi.nlm.nih.gov/nucleotide/OK265076.1?report=genbank&log$=nucltop&blast_rank=99&RID=2A2RPRX4013","OK265076.1")
Felis catus MHC class I antigen (FLAI-E) gene, FLAI-E-FLA-E*048:01:01:01 allele, complete cds	Felis catus	261	261	100%	6e-65	87.34	3207	=HYPERLINK("https://www.ncbi.nlm.nih.gov/nucleotide/MZ964731.1?report=genbank&log$=nucltop&blast_rank=100&RID=2A2RPRX4013","MZ964731.1")
