## Supplementary material for "Characterization of both major histocompatibility complex classes in a wild social mammal: the banded mongoose": Blast results - MHCI exon 2: 2A2RPRX4013-Alignment-Descriptions Query 6 - Mumu class I-2_08.csv

Description	Scientific Name	Max Score	Total Score	Query Cover	E value	Per. ident	Acc. Len	Accession
Panthera leo persica clone M147 MHC class I antigen gene, exon 2 and partial cds	Panthera leo persica	278	278	100%	6e-70	88.65	265	=HYPERLINK("https://www.ncbi.nlm.nih.gov/nucleotide/AY909816.1?report=genbank&log$=nucltop&blast_rank=1&RID=2A2RPRX4013","AY909816.1")
PREDICTED: Ceratotherium simum simum HLA class I histocompatibility antigen, B-15 alpha chain-like (LOC101398910), mRNA	Ceratotherium simum simum	276	276	98%	2e-69	88.89	1529	=HYPERLINK("https://www.ncbi.nlm.nih.gov/nucleotide/XM_014796288.1?report=genbank&log$=nucltop&blast_rank=2&RID=2A2RPRX4013","XM_014796288.1")
PREDICTED: Panthera onca saoe class I histocompatibility antigen, A alpha chain-like (LOC132667899), mRNA	Panthera onca	272	272	100%	3e-68	88.21	686	=HYPERLINK("https://www.ncbi.nlm.nih.gov/nucleotide/XM_060617162.1?report=genbank&log$=nucltop&blast_rank=3&RID=2A2RPRX4013","XM_060617162.1")
PREDICTED: Neofelis nebulosa class I histocompatibility antigen, Gogo-C*0201 alpha chain-like (LOC131515338), mRNA	Neofelis nebulosa	272	272	100%	3e-68	88.21	930	=HYPERLINK("https://www.ncbi.nlm.nih.gov/nucleotide/XM_058736111.1?report=genbank&log$=nucltop&blast_rank=4&RID=2A2RPRX4013","XM_058736111.1")
Homo sapiens MHC class I antigen (HLA-B) gene, HLA-B*54 variant allele, partial cds	Homo sapiens	272	272	100%	3e-68	88.16	646	=HYPERLINK("https://www.ncbi.nlm.nih.gov/nucleotide/KU258148.1?report=genbank&log$=nucltop&blast_rank=5&RID=2A2RPRX4013","KU258148.1")
PREDICTED: Aotus nancymaae class I histocompatibility antigen, Gogo-B*0101 alpha chain-like (LOC105728055), mRNA	Aotus nancymaae	270	270	98%	1e-67	88.39	2049	=HYPERLINK("https://www.ncbi.nlm.nih.gov/nucleotide/XM_064380586.1?report=genbank&log$=nucltop&blast_rank=6&RID=2A2RPRX4013","XM_064380586.1")
PREDICTED: Globicephala melas BOLA class I histocompatibility antigen, alpha chain BL3-7-like (LOC115850966), transcript variant X2, mRNA	Globicephala melas	270	270	98%	1e-67	88.39	1308	=HYPERLINK("https://www.ncbi.nlm.nih.gov/nucleotide/XM_060307323.1?report=genbank&log$=nucltop&blast_rank=7&RID=2A2RPRX4013","XM_060307323.1")
PREDICTED: Globicephala melas BOLA class I histocompatibility antigen, alpha chain BL3-7-like (LOC115850966), transcript variant X1, mRNA	Globicephala melas	270	270	98%	1e-67	88.39	1256	=HYPERLINK("https://www.ncbi.nlm.nih.gov/nucleotide/XM_060307322.1?report=genbank&log$=nucltop&blast_rank=8&RID=2A2RPRX4013","XM_060307322.1")
PREDICTED: Delphinus delphis BOLA class I histocompatibility antigen, alpha chain BL3-7-like (LOC132432668), transcript variant X2, mRNA	Delphinus delphis	270	270	98%	1e-67	88.39	1480	=HYPERLINK("https://www.ncbi.nlm.nih.gov/nucleotide/XM_060023378.1?report=genbank&log$=nucltop&blast_rank=9&RID=2A2RPRX4013","XM_060023378.1")
PREDICTED: Delphinus delphis BOLA class I histocompatibility antigen, alpha chain BL3-7-like (LOC132432668), transcript variant X1, mRNA	Delphinus delphis	270	270	98%	1e-67	88.39	1446	=HYPERLINK("https://www.ncbi.nlm.nih.gov/nucleotide/XM_060023377.1?report=genbank&log$=nucltop&blast_rank=10&RID=2A2RPRX4013","XM_060023377.1")
PREDICTED: Equus quagga class I histocompatibility antigen, Gogo-B*0101 alpha chain-like (LOC124226057), transcript variant X2, mRNA	Equus quagga	270	270	98%	1e-67	88.39	1483	=HYPERLINK("https://www.ncbi.nlm.nih.gov/nucleotide/XM_046638858.1?report=genbank&log$=nucltop&blast_rank=11&RID=2A2RPRX4013","XM_046638858.1")
PREDICTED: Equus quagga class I histocompatibility antigen, Gogo-B*0101 alpha chain-like (LOC124226057), transcript variant X1, misc_RNA	Equus quagga	270	270	98%	1e-67	88.39	1482	=HYPERLINK("https://www.ncbi.nlm.nih.gov/nucleotide/XR_006885192.1?report=genbank&log$=nucltop&blast_rank=12&RID=2A2RPRX4013","XR_006885192.1")
PREDICTED: Equus przewalskii HLA class I histocompatibility antigen, B-14 alpha chain-like (LOC103544893), partial mRNA	Equus przewalskii	270	270	98%	1e-67	88.39	751	=HYPERLINK("https://www.ncbi.nlm.nih.gov/nucleotide/XM_008511667.1?report=genbank&log$=nucltop&blast_rank=13&RID=2A2RPRX4013","XM_008511667.1")
Homo sapiens MHC class I antigen (HLA-B) gene, HLA-B*54var allele, complete cds	Homo sapiens	267	267	100%	1e-66	87.72	3322	=HYPERLINK("https://www.ncbi.nlm.nih.gov/nucleotide/OR123794.1?report=genbank&log$=nucltop&blast_rank=14&RID=2A2RPRX4013","OR123794.1")
PREDICTED: Prionailurus bengalensis class I histocompatibility antigen, Gogo-B*0103 alpha chain-like (LOC122489348), transcript variant X8, mRNA	Prionailurus bengalensis	267	267	100%	1e-66	87.72	1671	=HYPERLINK("https://www.ncbi.nlm.nih.gov/nucleotide/XM_043591063.1?report=genbank&log$=nucltop&blast_rank=15&RID=2A2RPRX4013","XM_043591063.1")
PREDICTED: Prionailurus bengalensis class I histocompatibility antigen, Gogo-B*0103 alpha chain-like (LOC122489348), transcript variant X7, mRNA	Prionailurus bengalensis	267	267	100%	1e-66	87.72	1617	=HYPERLINK("https://www.ncbi.nlm.nih.gov/nucleotide/XM_043591062.1?report=genbank&log$=nucltop&blast_rank=16&RID=2A2RPRX4013","XM_043591062.1")
PREDICTED: Prionailurus bengalensis class I histocompatibility antigen, Gogo-B*0103 alpha chain-like (LOC122489348), transcript variant X6, mRNA	Prionailurus bengalensis	267	267	100%	1e-66	87.72	1613	=HYPERLINK("https://www.ncbi.nlm.nih.gov/nucleotide/XM_043591061.1?report=genbank&log$=nucltop&blast_rank=17&RID=2A2RPRX4013","XM_043591061.1")
PREDICTED: Prionailurus bengalensis class I histocompatibility antigen, Gogo-B*0103 alpha chain-like (LOC122489348), transcript variant X4, mRNA	Prionailurus bengalensis	267	267	100%	1e-66	87.72	1607	=HYPERLINK("https://www.ncbi.nlm.nih.gov/nucleotide/XM_043591059.1?report=genbank&log$=nucltop&blast_rank=18&RID=2A2RPRX4013","XM_043591059.1")
Homo sapiens MHC class I antigen (HLA-B) gene, HLA-B*54 allele, partial cds	Homo sapiens	267	267	100%	1e-66	87.72	791	=HYPERLINK("https://www.ncbi.nlm.nih.gov/nucleotide/HQ651232.1?report=genbank&log$=nucltop&blast_rank=19&RID=2A2RPRX4013","HQ651232.1")
Leopardus pardalis clone LPAI70B major histocompatibility complex class I antigen (FLA-I) mRNA, partial cds	Leopardus pardalis	267	267	100%	1e-66	87.72	1038	=HYPERLINK("https://www.ncbi.nlm.nih.gov/nucleotide/U07678.1?report=genbank&log$=nucltop&blast_rank=20&RID=2A2RPRX4013","U07678.1")
PREDICTED: Balaenoptera ricei BOLA class I histocompatibility antigen, alpha chain BL3-7-like (LOC132374539), mRNA	Balaenoptera ricei	265	265	98%	5e-66	87.95	1445	=HYPERLINK("https://www.ncbi.nlm.nih.gov/nucleotide/XM_059938321.1?report=genbank&log$=nucltop&blast_rank=21&RID=2A2RPRX4013","XM_059938321.1")
Macaca fascicularis mRNA for MHC class I protein (Mafa-A1 gene), isolate AC227, allele Mafa-A1*068:03	Macaca fascicularis	265	265	98%	5e-66	87.95	1098	=HYPERLINK("https://www.ncbi.nlm.nih.gov/nucleotide/LT559145.1?report=genbank&log$=nucltop&blast_rank=22&RID=2A2RPRX4013","LT559145.1")
Equus caballus MHC class I antigen (Eqca-1) gene, Eqca-1*029:01 allele, exons 2 and 3 and partial cds	Equus caballus	265	265	98%	5e-66	87.95	771	=HYPERLINK("https://www.ncbi.nlm.nih.gov/nucleotide/ON863458.1?report=genbank&log$=nucltop&blast_rank=23&RID=2A2RPRX4013","ON863458.1")
Equus caballus MHC class I antigen (Eqca-1) gene, Eqca-1*030:01 allele, exons 2 and 3 and partial cds	Equus caballus	265	265	98%	5e-66	87.95	771	=HYPERLINK("https://www.ncbi.nlm.nih.gov/nucleotide/ON863457.1?report=genbank&log$=nucltop&blast_rank=24&RID=2A2RPRX4013","ON863457.1")
Equus caballus MHC class I antigen (Eqca-1) gene, Eqca-1*028:01 allele, exons 2 and 3 and partial cds	Equus caballus	265	265	98%	5e-66	87.95	771	=HYPERLINK("https://www.ncbi.nlm.nih.gov/nucleotide/ON863450.1?report=genbank&log$=nucltop&blast_rank=25&RID=2A2RPRX4013","ON863450.1")
Homo sapiens clone C_110607_05062 MHC class I antigen (HLA-C) gene, exons 2, 3 and partial cds	Homo sapiens	265	265	98%	5e-66	87.95	788	=HYPERLINK("https://www.ncbi.nlm.nih.gov/nucleotide/KF501518.1?report=genbank&log$=nucltop&blast_rank=26&RID=2A2RPRX4013","KF501518.1")
Macaca fascicularis partial mRNA for MHC class I antigen (Mafa-A1 gene), isolate AC177, allele Mafa-A1*068:03	Macaca fascicularis	265	265	98%	5e-66	87.95	659	=HYPERLINK("https://www.ncbi.nlm.nih.gov/nucleotide/HG977445.1?report=genbank&log$=nucltop&blast_rank=27&RID=2A2RPRX4013","HG977445.1")
Halichoerus grypus MHC class I antigen (HagrN) gene, HagrN*09:01:03 allele, partial cds	Halichoerus grypus	265	265	98%	5e-66	87.95	2774	=HYPERLINK("https://www.ncbi.nlm.nih.gov/nucleotide/JX218927.1?report=genbank&log$=nucltop&blast_rank=28&RID=2A2RPRX4013","JX218927.1")
PREDICTED: Balaenoptera musculus BOLA class I histocompatibility antigen, alpha chain BL3-7-like (LOC118903671), transcript variant X3, mRNA	Balaenoptera musculus	265	265	98%	5e-66	87.95	1487	=HYPERLINK("https://www.ncbi.nlm.nih.gov/nucleotide/XM_036868944.1?report=genbank&log$=nucltop&blast_rank=29&RID=2A2RPRX4013","XM_036868944.1")
PREDICTED: Balaenoptera musculus BOLA class I histocompatibility antigen, alpha chain BL3-7-like (LOC118903671), transcript variant X2, mRNA	Balaenoptera musculus	265	265	98%	5e-66	87.95	1608	=HYPERLINK("https://www.ncbi.nlm.nih.gov/nucleotide/XM_036868943.1?report=genbank&log$=nucltop&blast_rank=30&RID=2A2RPRX4013","XM_036868943.1")
PREDICTED: Balaenoptera musculus BOLA class I histocompatibility antigen, alpha chain BL3-7-like (LOC118903671), transcript variant X1, mRNA	Balaenoptera musculus	265	265	98%	5e-66	87.95	1262	=HYPERLINK("https://www.ncbi.nlm.nih.gov/nucleotide/XM_036868942.1?report=genbank&log$=nucltop&blast_rank=31&RID=2A2RPRX4013","XM_036868942.1")
Homo sapiens, HLA-C gene for MHC class I antigen, cell line DKMS-LSL_ID16210317_C_1, allele HLA-C*03:new	Homo sapiens	265	265	98%	5e-66	87.95	4113	=HYPERLINK("https://www.ncbi.nlm.nih.gov/nucleotide/LR798183.1?report=genbank&log$=nucltop&blast_rank=32&RID=2A2RPRX4013","LR798183.1")
Macaca fascicularis Mafa-A mRNA for MHC class I antigen, partial cds, allele: Mafa-A1*068:02	Macaca fascicularis	265	265	98%	5e-66	87.95	644	=HYPERLINK("https://www.ncbi.nlm.nih.gov/nucleotide/AB569217.1?report=genbank&log$=nucltop&blast_rank=33&RID=2A2RPRX4013","AB569217.1")
Macaca fascicularis mRNA for MHC class I antigen, Mafa-A1*068:01 allele	Macaca fascicularis	265	265	98%	5e-66	87.95	1098	=HYPERLINK("https://www.ncbi.nlm.nih.gov/nucleotide/AM295856.2?report=genbank&log$=nucltop&blast_rank=34&RID=2A2RPRX4013","AM295856.2")
Aotus trivirgatus Aotr-B2 gene for MHC class I antigen, complete cds	Aotus trivirgatus	265	265	98%	5e-66	87.95	2861	=HYPERLINK("https://www.ncbi.nlm.nih.gov/nucleotide/AB113205.1?report=genbank&log$=nucltop&blast_rank=35&RID=2A2RPRX4013","AB113205.1")
Lemur catta gene for MHC class I antigen, partial cds, allele: Leca-W04*05	Lemur catta	265	265	98%	5e-66	88.05	735	=HYPERLINK("https://www.ncbi.nlm.nih.gov/nucleotide/AB098430.1?report=genbank&log$=nucltop&blast_rank=36&RID=2A2RPRX4013","AB098430.1")
Felis catus isolate EH4-0-27 MHC class I antigen (FLAI-K) pseudogene, FLAI-K-FLA-K*008:02:01:01Q allele, partial sequence	Felis catus	263	263	91%	2e-65	89.42	3260	=HYPERLINK("https://www.ncbi.nlm.nih.gov/nucleotide/MK753258.1?report=genbank&log$=nucltop&blast_rank=37&RID=2A2RPRX4013","MK753258.1")
Panthera pardus orientalis isolate fem1 MHC class I antigen gene, partial cds	Panthera pardus orientalis	263	263	91%	2e-65	89.47	229	=HYPERLINK("https://www.ncbi.nlm.nih.gov/nucleotide/KY679826.1?report=genbank&log$=nucltop&blast_rank=38&RID=2A2RPRX4013","KY679826.1")
Lynx rufus MHC class I antigen (Lyru-MHCI) gene, Lyru-MHCI*12 allele, exon 2 and partial cds	Lynx rufus	263	263	91%	2e-65	89.47	229	=HYPERLINK("https://www.ncbi.nlm.nih.gov/nucleotide/KY769347.1?report=genbank&log$=nucltop&blast_rank=39&RID=2A2RPRX4013","KY769347.1")
Stenella attenuata MHC class I antigen (Stat-I) mRNA, Stat-I*05 allele, partial cds	Stenella attenuata	263	263	99%	2e-65	87.61	822	=HYPERLINK("https://www.ncbi.nlm.nih.gov/nucleotide/KU757465.1?report=genbank&log$=nucltop&blast_rank=40&RID=2A2RPRX4013","KU757465.1")
Neophocaena phocaenoides MHC class I antigen (Neph-I) mRNA, Neph-I*37 allele, partial cds	Neophocaena phocaenoides	263	263	99%	2e-65	87.61	822	=HYPERLINK("https://www.ncbi.nlm.nih.gov/nucleotide/KU757457.1?report=genbank&log$=nucltop&blast_rank=41&RID=2A2RPRX4013","KU757457.1")
PREDICTED: Delphinus delphis BOLA class I histocompatibility antigen, alpha chain BL3-7-like (LOC132432642), transcript variant X5, mRNA	Delphinus delphis	263	263	99%	2e-65	87.61	1434	=HYPERLINK("https://www.ncbi.nlm.nih.gov/nucleotide/XM_060023327.1?report=genbank&log$=nucltop&blast_rank=42&RID=2A2RPRX4013","XM_060023327.1")
PREDICTED: Delphinus delphis BOLA class I histocompatibility antigen, alpha chain BL3-7-like (LOC132432642), transcript variant X4, mRNA	Delphinus delphis	263	263	99%	2e-65	87.61	1285	=HYPERLINK("https://www.ncbi.nlm.nih.gov/nucleotide/XM_060023326.1?report=genbank&log$=nucltop&blast_rank=43&RID=2A2RPRX4013","XM_060023326.1")
PREDICTED: Delphinus delphis BOLA class I histocompatibility antigen, alpha chain BL3-7-like (LOC132432642), transcript variant X3, mRNA	Delphinus delphis	263	263	99%	2e-65	87.61	1545	=HYPERLINK("https://www.ncbi.nlm.nih.gov/nucleotide/XM_060023325.1?report=genbank&log$=nucltop&blast_rank=44&RID=2A2RPRX4013","XM_060023325.1")
PREDICTED: Delphinus delphis BOLA class I histocompatibility antigen, alpha chain BL3-7-like (LOC132432642), transcript variant X2, mRNA	Delphinus delphis	263	263	99%	2e-65	87.61	1149	=HYPERLINK("https://www.ncbi.nlm.nih.gov/nucleotide/XM_060023324.1?report=genbank&log$=nucltop&blast_rank=45&RID=2A2RPRX4013","XM_060023324.1")
PREDICTED: Delphinus delphis BOLA class I histocompatibility antigen, alpha chain BL3-7-like (LOC132432642), transcript variant X1, mRNA	Delphinus delphis	263	263	99%	2e-65	87.61	1259	=HYPERLINK("https://www.ncbi.nlm.nih.gov/nucleotide/XM_060023323.1?report=genbank&log$=nucltop&blast_rank=46&RID=2A2RPRX4013","XM_060023323.1")
Felis catus MHC class I antigen (FLAI-K) gene, FLAI-K*00801 allele, exons 2, 3 and partial cds	Felis catus	263	263	91%	2e-65	89.42	743	=HYPERLINK("https://www.ncbi.nlm.nih.gov/nucleotide/KC763045.1?report=genbank&log$=nucltop&blast_rank=47&RID=2A2RPRX4013","KC763045.1")
Felis catus clone FLAB9 major histocompatibility complex class I antigen (FLA-I) mRNA, partial cds	Felis catus	263	263	91%	2e-65	89.42	1439	=HYPERLINK("https://www.ncbi.nlm.nih.gov/nucleotide/U07672.1?report=genbank&log$=nucltop&blast_rank=48&RID=2A2RPRX4013","U07672.1")
Homo sapiens MHC class I antigen (HLA-B) gene, HLA-B*54 variant allele, complete cds	Homo sapiens	261	261	100%	6e-65	87.28	3346	=HYPERLINK("https://www.ncbi.nlm.nih.gov/nucleotide/KT821089.1?report=genbank&log$=nucltop&blast_rank=49&RID=2A2RPRX4013","KT821089.1")
Homo sapiens isolate 900612290145026 MHC class I antigen (HLA-B) gene, complete cds	Homo sapiens	261	261	100%	6e-65	87.28	1689	=HYPERLINK("https://www.ncbi.nlm.nih.gov/nucleotide/OP853532.1?report=genbank&log$=nucltop&blast_rank=50&RID=2A2RPRX4013","OP853532.1")
Homo sapiens clone B_113308_08743 MHC class I antigen (HLA-B) gene, complete cds	Homo sapiens	261	261	100%	6e-65	87.28	2724	=HYPERLINK("https://www.ncbi.nlm.nih.gov/nucleotide/OM688156.1?report=genbank&log$=nucltop&blast_rank=51&RID=2A2RPRX4013","OM688156.1")
Homo sapiens, HLA-B gene for MHC class I antigen, cell line DKMS-LSL_ID19188861_B_1, allele HLA-B*54:new	Homo sapiens	261	261	100%	6e-65	87.28	3860	=HYPERLINK("https://www.ncbi.nlm.nih.gov/nucleotide/OU624333.1?report=genbank&log$=nucltop&blast_rank=52&RID=2A2RPRX4013","OU624333.1")
Homo sapiens, HLA-B gene for MHC class I antigen, cell line DKMS-LSL_ID19146003_B_1, allele HLA-B*54:new	Homo sapiens	261	261	100%	6e-65	87.28	3860	=HYPERLINK("https://www.ncbi.nlm.nih.gov/nucleotide/OU624327.1?report=genbank&log$=nucltop&blast_rank=53&RID=2A2RPRX4013","OU624327.1")
Homo sapiens clone H-315 MHC class I protein (HLA-B) gene, HLA-B-B*5401var allele, complete cds	Homo sapiens	261	261	100%	6e-65	87.28	4090	=HYPERLINK("https://www.ncbi.nlm.nih.gov/nucleotide/ON246000.1?report=genbank&log$=nucltop&blast_rank=54&RID=2A2RPRX4013","ON246000.1")
Homo sapiens clone PSCDA1055 MHC class I protein (HLA-B) gene, HLA-B-B*54var allele, complete cds	Homo sapiens	261	261	100%	6e-65	87.28	4090	=HYPERLINK("https://www.ncbi.nlm.nih.gov/nucleotide/ON245993.1?report=genbank&log$=nucltop&blast_rank=55&RID=2A2RPRX4013","ON245993.1")
Homo sapiens clone B_110826_04408 MHC class I antigen (HLA-B) gene, exons 2, 3 and partial cds	Homo sapiens	261	261	100%	6e-65	87.28	788	=HYPERLINK("https://www.ncbi.nlm.nih.gov/nucleotide/KJ675410.1?report=genbank&log$=nucltop&blast_rank=56&RID=2A2RPRX4013","KJ675410.1")
Homo sapiens clone B_110819_04406 MHC class I antigen (HLA-B) gene, exons 2, 3 and partial cds	Homo sapiens	261	261	100%	6e-65	87.28	788	=HYPERLINK("https://www.ncbi.nlm.nih.gov/nucleotide/KJ667118.1?report=genbank&log$=nucltop&blast_rank=57&RID=2A2RPRX4013","KJ667118.1")
Homo sapiens clone B_113236_08694 MHC class I antigen (HLA-B) gene, complete cds	Homo sapiens	261	261	100%	6e-65	87.28	2724	=HYPERLINK("https://www.ncbi.nlm.nih.gov/nucleotide/OL631622.1?report=genbank&log$=nucltop&blast_rank=58&RID=2A2RPRX4013","OL631622.1")
Homo sapiens isolate P08700 MHC class I antigen (HLA-B) gene, HLA-B*54 allele, partial cds	Homo sapiens	261	261	100%	6e-65	87.28	1022	=HYPERLINK("https://www.ncbi.nlm.nih.gov/nucleotide/KM658169.1?report=genbank&log$=nucltop&blast_rank=59&RID=2A2RPRX4013","KM658169.1")
Homo sapiens MHC class I antigen (HLA-B) gene, HLA-B*54:46 allele, partial cds	Homo sapiens	261	261	100%	6e-65	87.28	2064	=HYPERLINK("https://www.ncbi.nlm.nih.gov/nucleotide/OM938823.1?report=genbank&log$=nucltop&blast_rank=60&RID=2A2RPRX4013","OM938823.1")
Panthera tigris MHC class I antigen (Pati-MHCI) gene, Pati-MHCI*02 allele, exon 2 and partial cds	Panthera tigris	261	261	100%	6e-65	87.34	258	=HYPERLINK("https://www.ncbi.nlm.nih.gov/nucleotide/MT258441.1?report=genbank&log$=nucltop&blast_rank=61&RID=2A2RPRX4013","MT258441.1")
Halichoerus grypus MHC class I antigen (HagrN) gene, HagrN-Hagr-ex2ST*05:03 allele, exon 2 and partial cds	Halichoerus grypus	261	261	89%	6e-65	89.71	232	=HYPERLINK("https://www.ncbi.nlm.nih.gov/nucleotide/OM648971.1?report=genbank&log$=nucltop&blast_rank=62&RID=2A2RPRX4013","OM648971.1")
Homo sapiens isolate THC0259 MHC class I antigen (HLA-B) gene, HLA-B*54var allele, complete cds	Homo sapiens	261	261	100%	6e-65	87.28	4090	=HYPERLINK("https://www.ncbi.nlm.nih.gov/nucleotide/MW346383.1?report=genbank&log$=nucltop&blast_rank=63&RID=2A2RPRX4013","MW346383.1")
Homo sapiens isolate H-312 MHC class I protein (HLA-B) gene, HLA-B*54:01:01:01 allele, complete cds	Homo sapiens	261	261	100%	6e-65	87.28	4090	=HYPERLINK("https://www.ncbi.nlm.nih.gov/nucleotide/MW694792.1?report=genbank&log$=nucltop&blast_rank=64&RID=2A2RPRX4013","MW694792.1")
Homo sapiens clone B_112782_07834 MHC class I antigen (HLA-B) gene, complete cds	Homo sapiens	261	261	100%	6e-65	87.28	2724	=HYPERLINK("https://www.ncbi.nlm.nih.gov/nucleotide/MT656345.1?report=genbank&log$=nucltop&blast_rank=65&RID=2A2RPRX4013","MT656345.1")
Homo sapiens clone B_112772_07823 MHC class I antigen (HLA-B) gene, complete cds	Homo sapiens	261	261	100%	6e-65	87.28	2724	=HYPERLINK("https://www.ncbi.nlm.nih.gov/nucleotide/MT601783.1?report=genbank&log$=nucltop&blast_rank=66&RID=2A2RPRX4013","MT601783.1")
Homo sapiens clone B_112766_07775 MHC class I antigen (HLA-B) gene, complete cds	Homo sapiens	261	261	100%	6e-65	87.28	2724	=HYPERLINK("https://www.ncbi.nlm.nih.gov/nucleotide/MT550999.1?report=genbank&log$=nucltop&blast_rank=67&RID=2A2RPRX4013","MT550999.1")
Homo sapiens clone B_112756_07712 MHC class I antigen (HLA-B) gene, complete cds	Homo sapiens	261	261	100%	6e-65	87.28	2724	=HYPERLINK("https://www.ncbi.nlm.nih.gov/nucleotide/MT514393.1?report=genbank&log$=nucltop&blast_rank=68&RID=2A2RPRX4013","MT514393.1")
Homo sapiens isolate H130111 MHC class I antigen (HLA-B) gene, HLA-B54 allele, partial cds	Homo sapiens	261	261	100%	6e-65	87.28	1022	=HYPERLINK("https://www.ncbi.nlm.nih.gov/nucleotide/KC848770.1?report=genbank&log$=nucltop&blast_rank=69&RID=2A2RPRX4013","KC848770.1")
Homo sapiens HLA-B gene for MHC class I antigen, partial cds, allele: HLA-JMDP-B-036	Homo sapiens	261	261	100%	6e-65	87.28	1022	=HYPERLINK("https://www.ncbi.nlm.nih.gov/nucleotide/AB826451.1?report=genbank&log$=nucltop&blast_rank=70&RID=2A2RPRX4013","AB826451.1")
Homo sapiens partial HLA-B gene for MHC class I antigen, allele HLA-B*54, exons 2-4	Homo sapiens	261	261	100%	6e-65	87.28	1022	=HYPERLINK("https://www.ncbi.nlm.nih.gov/nucleotide/HE978335.1?report=genbank&log$=nucltop&blast_rank=71&RID=2A2RPRX4013","HE978335.1")
Homo sapiens MHC class I antigen (HLA-B) gene, HLA-B*54 allele, partial cds	Homo sapiens	261	261	100%	6e-65	87.28	1022	=HYPERLINK("https://www.ncbi.nlm.nih.gov/nucleotide/JQ811554.1?report=genbank&log$=nucltop&blast_rank=72&RID=2A2RPRX4013","JQ811554.1")
Homo sapiens HLA-B gene for MHC class I antigen, partial cds, allele: HLA-JMDP-B-028	Homo sapiens	261	261	100%	6e-65	87.28	1022	=HYPERLINK("https://www.ncbi.nlm.nih.gov/nucleotide/AB703626.1?report=genbank&log$=nucltop&blast_rank=73&RID=2A2RPRX4013","AB703626.1")
Homo sapiens MHC class I antigen (HLA-B) gene, HLA-B*54 new allele, exons 2 through 5 and partial cds	Homo sapiens	261	261	100%	6e-65	87.28	1851	=HYPERLINK("https://www.ncbi.nlm.nih.gov/nucleotide/JN209963.1?report=genbank&log$=nucltop&blast_rank=74&RID=2A2RPRX4013","JN209963.1")
Homo sapiens HLA-B gene for MHC class I antigen, partial cds, allele: HLA-JMDP-B-056	Homo sapiens	261	261	100%	6e-65	87.28	1412	=HYPERLINK("https://www.ncbi.nlm.nih.gov/nucleotide/LC573447.1?report=genbank&log$=nucltop&blast_rank=75&RID=2A2RPRX4013","LC573447.1")
Homo sapiens, HLA-B gene for MHC class I antigen, cell line DKMS-LSL_ID17860231_B_1, allele HLA-B*54:new	Homo sapiens	261	261	100%	6e-65	87.28	3860	=HYPERLINK("https://www.ncbi.nlm.nih.gov/nucleotide/LR812866.1?report=genbank&log$=nucltop&blast_rank=76&RID=2A2RPRX4013","LR812866.1")
Homo sapiens, HLA-B gene for MHC class I antigen, cell line DKMS-LSL_ID14465285_B_1, allele HLA-B*54:new	Homo sapiens	261	261	100%	6e-65	87.28	3862	=HYPERLINK("https://www.ncbi.nlm.nih.gov/nucleotide/LR798159.1?report=genbank&log$=nucltop&blast_rank=77&RID=2A2RPRX4013","LR798159.1")
Homo sapiens, HLA-B gene for MHC class I antigen, cell line DKMS-LSL_ID14601330_B_2, allele HLA-B*55:new	Homo sapiens	261	261	100%	6e-65	87.28	3860	=HYPERLINK("https://www.ncbi.nlm.nih.gov/nucleotide/LR137002.1?report=genbank&log$=nucltop&blast_rank=78&RID=2A2RPRX4013","LR137002.1")
Homo sapiens partial HLA-B gene for MHC class I antigen, allele B*54:01:05, exons 1-5, isolate D10103714	Homo sapiens	261	261	100%	6e-65	87.28	1412	=HYPERLINK("https://www.ncbi.nlm.nih.gov/nucleotide/FR849894.1?report=genbank&log$=nucltop&blast_rank=79&RID=2A2RPRX4013","FR849894.1")
Homo sapiens partial HLA-B gene for MHC class I antigen, allele B*54:32, exons 1-5, isolate D10122783	Homo sapiens	261	261	100%	6e-65	87.28	1412	=HYPERLINK("https://www.ncbi.nlm.nih.gov/nucleotide/FR849893.1?report=genbank&log$=nucltop&blast_rank=80&RID=2A2RPRX4013","FR849893.1")
Homo sapiens partial HLA-B gene for MHC class I antigen, allele B*54:31, exons 1-5, isolate D10104201	Homo sapiens	261	261	100%	6e-65	87.28	1412	=HYPERLINK("https://www.ncbi.nlm.nih.gov/nucleotide/FR849892.1?report=genbank&log$=nucltop&blast_rank=81&RID=2A2RPRX4013","FR849892.1")
Homo sapiens MHC class I antigen (HLA-B) gene, HLA-B*54:01 allele, complete cds	Homo sapiens	261	261	100%	6e-65	87.28	3332	=HYPERLINK("https://www.ncbi.nlm.nih.gov/nucleotide/HM543721.1?report=genbank&log$=nucltop&blast_rank=82&RID=2A2RPRX4013","HM543721.1")
Homo sapiens isolate BY00610 MHC class I antigen (HLA-B) gene, HLA-B*5410 variant allele, exons 2, 3 and partial cds	Homo sapiens	261	261	100%	6e-65	87.28	791	=HYPERLINK("https://www.ncbi.nlm.nih.gov/nucleotide/GU299421.1?report=genbank&log$=nucltop&blast_rank=83&RID=2A2RPRX4013","GU299421.1")
Homo sapiens HLA-B gene for MHC class I antigen, partial cds, allele: HLA-B*JMDP-B-013	Homo sapiens	261	261	100%	6e-65	87.28	1022	=HYPERLINK("https://www.ncbi.nlm.nih.gov/nucleotide/AB540027.1?report=genbank&log$=nucltop&blast_rank=84&RID=2A2RPRX4013","AB540027.1")
Homo sapiens MHC class I antigen (HLA-B) gene, HLA-B*5401 allele, complete cds	Homo sapiens	261	261	100%	6e-65	87.28	2688	=HYPERLINK("https://www.ncbi.nlm.nih.gov/nucleotide/GQ161937.1?report=genbank&log$=nucltop&blast_rank=85&RID=2A2RPRX4013","GQ161937.1")
Homo sapiens MHC class I antigen (HLA-B) gene, HLA-B*5417 allele, complete cds	Homo sapiens	261	261	100%	6e-65	87.28	2688	=HYPERLINK("https://www.ncbi.nlm.nih.gov/nucleotide/FJ169946.2?report=genbank&log$=nucltop&blast_rank=86&RID=2A2RPRX4013","FJ169946.2")
Homo sapiens MHC class I antigen (HLA-B) gene, HLA-B*54 variant allele, complete cds	Homo sapiens	261	261	100%	6e-65	87.28	2813	=HYPERLINK("https://www.ncbi.nlm.nih.gov/nucleotide/FJ648689.1?report=genbank&log$=nucltop&blast_rank=87&RID=2A2RPRX4013","FJ648689.1")
Homo sapiens HLA-B gene for MHC class I antigen, partial cds, allele: HLA-B*5401V5	Homo sapiens	261	261	100%	6e-65	87.28	1022	=HYPERLINK("https://www.ncbi.nlm.nih.gov/nucleotide/AB435519.1?report=genbank&log$=nucltop&blast_rank=88&RID=2A2RPRX4013","AB435519.1")
Homo sapiens HLA-B gene for MHC class I antigen, partial cds, allele: HLA-B*5401V1	Homo sapiens	261	261	100%	6e-65	87.28	1022	=HYPERLINK("https://www.ncbi.nlm.nih.gov/nucleotide/AB435167.1?report=genbank&log$=nucltop&blast_rank=89&RID=2A2RPRX4013","AB435167.1")
Homo sapiens HLA-B gene for MHC class I antigen, partial cds, allele: HLA-B*5401V	Homo sapiens	261	261	100%	6e-65	87.28	646	=HYPERLINK("https://www.ncbi.nlm.nih.gov/nucleotide/AB368299.1?report=genbank&log$=nucltop&blast_rank=90&RID=2A2RPRX4013","AB368299.1")
Homo sapiens MHC class I antigen (HLA-B) gene, HLA-B*5410 allele, exons 2, 3 and partial cds	Homo sapiens	261	261	100%	6e-65	87.28	786	=HYPERLINK("https://www.ncbi.nlm.nih.gov/nucleotide/EF136580.1?report=genbank&log$=nucltop&blast_rank=91&RID=2A2RPRX4013","EF136580.1")
Homo sapiens MHC class I antigen (HLA-B) gene, HLA-B*5411 allele, exons 2, 3 and partial cds	Homo sapiens	261	261	100%	6e-65	87.28	786	=HYPERLINK("https://www.ncbi.nlm.nih.gov/nucleotide/EF136579.1?report=genbank&log$=nucltop&blast_rank=92&RID=2A2RPRX4013","EF136579.1")
Homo sapiens MHC class I antigen (HLA-B) gene, HLA-B*54V allele, exons 2, 3 and partial cds	Homo sapiens	261	261	100%	6e-65	87.28	811	=HYPERLINK("https://www.ncbi.nlm.nih.gov/nucleotide/EF081456.1?report=genbank&log$=nucltop&blast_rank=93&RID=2A2RPRX4013","EF081456.1")
Homo sapiens isolate BY00134 MHC class I antigen (HLA-B) gene, HLA-B*5406 variant allele, exons 2, 3 and partial cds	Homo sapiens	261	261	100%	6e-65	87.28	790	=HYPERLINK("https://www.ncbi.nlm.nih.gov/nucleotide/DQ984200.1?report=genbank&log$=nucltop&blast_rank=94&RID=2A2RPRX4013","DQ984200.1")
Homo sapiens HLA-B gene for MHC class I antigen, partial cds, allele: HLA-B*5401V4	Homo sapiens	261	261	100%	6e-65	87.28	1022	=HYPERLINK("https://www.ncbi.nlm.nih.gov/nucleotide/AB211245.1?report=genbank&log$=nucltop&blast_rank=95&RID=2A2RPRX4013","AB211245.1")
Homo sapiens HLA-B gene for MHC class I antigen, partial cds, allele:HLA-B*5401V3	Homo sapiens	261	261	100%	6e-65	87.28	1022	=HYPERLINK("https://www.ncbi.nlm.nih.gov/nucleotide/AB197050.1?report=genbank&log$=nucltop&blast_rank=96&RID=2A2RPRX4013","AB197050.1")
Homo sapiens HLA-B*5401V2 gene for MHC class I antigen, partial cds	Homo sapiens	261	261	100%	6e-65	87.28	1022	=HYPERLINK("https://www.ncbi.nlm.nih.gov/nucleotide/AB196428.1?report=genbank&log$=nucltop&blast_rank=97&RID=2A2RPRX4013","AB196428.1")
Homo sapiens HLA-B gene for MHC class I antigen, HLA-B*54new allele, exon 2-3	Homo sapiens	261	261	100%	6e-65	87.28	546	=HYPERLINK("https://www.ncbi.nlm.nih.gov/nucleotide/AJ853298.1?report=genbank&log$=nucltop&blast_rank=98&RID=2A2RPRX4013","AJ853298.1")
Homo sapiens HLA-B gene for major histocompatibility complex, class I, B, complete cds	Homo sapiens	261	261	100%	6e-65	87.28	4614	=HYPERLINK("https://www.ncbi.nlm.nih.gov/nucleotide/AB088110.1?report=genbank&log$=nucltop&blast_rank=99&RID=2A2RPRX4013","AB088110.1")
Human HLA-B*5401 mRNA, complete cds	Homo sapiens	261	261	100%	6e-65	87.28	1089	=HYPERLINK("https://www.ncbi.nlm.nih.gov/nucleotide/M77774.1?report=genbank&log$=nucltop&blast_rank=100&RID=2A2RPRX4013","M77774.1")
