## Supplementary material for "Characterization of both major histocompatibility complex classes in a wild social mammal: the banded mongoose": Blast results - MHCI exon 2: 2A2RPRX4013-Alignment-Descriptions Query 7 - Mumu class I-2_06.csv

Description	Scientific Name	Max Score	Total Score	Query Cover	E value	Per. ident	Acc. Len	Accession
PREDICTED: Lutra lutra DLA class I histocompatibility antigen, A9/A9 alpha chain-like (LOC125101804), mRNA	Lutra lutra	339	339	100%	3e-88	93.42	1660	=HYPERLINK("https://www.ncbi.nlm.nih.gov/nucleotide/XM_047732295.1?report=genbank&log$=nucltop&blast_rank=1&RID=2A2RPRX4013","XM_047732295.1")
PREDICTED: Mustela putorius furo saoe class I histocompatibility antigen, A alpha chain-like (LOC123387558), transcript variant X4, mRNA	Mustela putorius furo	339	339	98%	3e-88	93.78	1535	=HYPERLINK("https://www.ncbi.nlm.nih.gov/nucleotide/XM_045065171.1?report=genbank&log$=nucltop&blast_rank=2&RID=2A2RPRX4013","XM_045065171.1")
PREDICTED: Mustela putorius furo saoe class I histocompatibility antigen, A alpha chain-like (LOC123387558), transcript variant X1, mRNA	Mustela putorius furo	339	339	98%	3e-88	93.78	1567	=HYPERLINK("https://www.ncbi.nlm.nih.gov/nucleotide/XM_045065168.1?report=genbank&log$=nucltop&blast_rank=3&RID=2A2RPRX4013","XM_045065168.1")
Equus caballus MHC class I antigen (Eqca-1) gene, Eqca-1*021:01 allele, exons 2 and 3 and partial cds	Equus caballus	327	327	100%	6e-85	92.54	771	=HYPERLINK("https://www.ncbi.nlm.nih.gov/nucleotide/ON863459.1?report=genbank&log$=nucltop&blast_rank=4&RID=2A2RPRX4013","ON863459.1")
Equus caballus MHC class I antigen (Eqca-1) gene, Eqca-1-Eqca-022:01 allele, exons 2 and 3 and partial cds	Equus caballus	327	327	100%	6e-85	92.54	771	=HYPERLINK("https://www.ncbi.nlm.nih.gov/nucleotide/ON863435.1?report=genbank&log$=nucltop&blast_rank=5&RID=2A2RPRX4013","ON863435.1")
PREDICTED: Neovison vison DLA class I histocompatibility antigen, A9/A9 alpha chain-like (LOC122911846), mRNA	Neogale vison	327	327	100%	6e-85	92.54	1318	=HYPERLINK("https://www.ncbi.nlm.nih.gov/nucleotide/XM_044256932.1?report=genbank&log$=nucltop&blast_rank=6&RID=2A2RPRX4013","XM_044256932.1")
PREDICTED: Prionailurus bengalensis class I histocompatibility antigen, Gogo-B*0103 alpha chain-like (LOC122489348), transcript variant X11, mRNA	Prionailurus bengalensis	327	327	100%	6e-85	92.54	1409	=HYPERLINK("https://www.ncbi.nlm.nih.gov/nucleotide/XM_043591067.1?report=genbank&log$=nucltop&blast_rank=7&RID=2A2RPRX4013","XM_043591067.1")
PREDICTED: Prionailurus bengalensis class I histocompatibility antigen, Gogo-B*0103 alpha chain-like (LOC122489348), transcript variant X10, mRNA	Prionailurus bengalensis	327	327	100%	6e-85	92.54	1428	=HYPERLINK("https://www.ncbi.nlm.nih.gov/nucleotide/XM_043591065.1?report=genbank&log$=nucltop&blast_rank=8&RID=2A2RPRX4013","XM_043591065.1")
PREDICTED: Prionailurus bengalensis class I histocompatibility antigen, Gogo-B*0103 alpha chain-like (LOC122489348), transcript variant X5, mRNA	Prionailurus bengalensis	327	327	100%	6e-85	92.54	1515	=HYPERLINK("https://www.ncbi.nlm.nih.gov/nucleotide/XM_043591060.1?report=genbank&log$=nucltop&blast_rank=9&RID=2A2RPRX4013","XM_043591060.1")
Felis catus isolate RO5-0-114 MHC class I antigen (FLA-E) gene, FLA-E*009:03:01:02 allele, complete cds	Felis catus	322	322	100%	3e-83	92.11	3265	=HYPERLINK("https://www.ncbi.nlm.nih.gov/nucleotide/MN069863.1?report=genbank&log$=nucltop&blast_rank=10&RID=2A2RPRX4013","MN069863.1")
Felis catus isolate PM2-0-500 MHC class I antigen (FLA-E) gene, FLA-E*010:01:01:01 allele, complete cds	Felis catus	322	322	100%	3e-83	92.11	3262	=HYPERLINK("https://www.ncbi.nlm.nih.gov/nucleotide/MN069861.1?report=genbank&log$=nucltop&blast_rank=11&RID=2A2RPRX4013","MN069861.1")
Felis catus isolate JI2-0-380 MHC class I antigen (FLA-E) gene, FLA-E*011:01:01:01 allele, complete cds	Felis catus	322	322	100%	3e-83	92.11	3264	=HYPERLINK("https://www.ncbi.nlm.nih.gov/nucleotide/MN069853.1?report=genbank&log$=nucltop&blast_rank=12&RID=2A2RPRX4013","MN069853.1")
Felis catus isolate IH3-1-342 MHC class I antigen (FLA-E) gene, FLA-E*009:03:01:03 allele, complete cds	Felis catus	322	322	100%	3e-83	92.11	3265	=HYPERLINK("https://www.ncbi.nlm.nih.gov/nucleotide/MN069851.1?report=genbank&log$=nucltop&blast_rank=13&RID=2A2RPRX4013","MN069851.1")
Felis catus isolate EH0-0-500 MHC class I antigen (FLA-E) gene, FLA-E*010:01:01:01 allele, complete cds	Felis catus	322	322	100%	3e-83	92.11	3262	=HYPERLINK("https://www.ncbi.nlm.nih.gov/nucleotide/MN069849.1?report=genbank&log$=nucltop&blast_rank=14&RID=2A2RPRX4013","MN069849.1")
Felis catus isolate CBB2-0-223 MHC class I antigen (FLA-E) gene, FLA-E*009:03:01:01 allele, complete cds	Felis catus	322	322	100%	3e-83	92.11	3269	=HYPERLINK("https://www.ncbi.nlm.nih.gov/nucleotide/MN069846.1?report=genbank&log$=nucltop&blast_rank=15&RID=2A2RPRX4013","MN069846.1")
Felis catus isolate CBB2-2-258 MHC class I antigen (FLA-E) gene, FLA-E*009:02:01:01 allele, complete cds	Felis catus	322	322	100%	3e-83	92.11	3273	=HYPERLINK("https://www.ncbi.nlm.nih.gov/nucleotide/MN069845.1?report=genbank&log$=nucltop&blast_rank=16&RID=2A2RPRX4013","MN069845.1")
Meles meles Meme-MHCI gene for MHC class I antigen, partial cds, allele: Meme-MHCI*15	Meles meles	322	322	100%	3e-83	92.11	695	=HYPERLINK("https://www.ncbi.nlm.nih.gov/nucleotide/LC350075.1?report=genbank&log$=nucltop&blast_rank=17&RID=2A2RPRX4013","LC350075.1")
Meles leucurus Mele-MHCI gene for MHC class I antigen, partial cds, allele: Mele-MHCI*11	Meles leucurus	322	322	100%	3e-83	92.11	695	=HYPERLINK("https://www.ncbi.nlm.nih.gov/nucleotide/LC350063.1?report=genbank&log$=nucltop&blast_rank=18&RID=2A2RPRX4013","LC350063.1")
Cercocebus atys MHC class I antigen (Ceat-B) mRNA, Ceat-B*16:02 allele, complete cds	Cercocebus atys	322	322	100%	3e-83	92.11	1098	=HYPERLINK("https://www.ncbi.nlm.nih.gov/nucleotide/KP176518.1?report=genbank&log$=nucltop&blast_rank=19&RID=2A2RPRX4013","KP176518.1")
Felis catus MHC class I antigen (FLAI-E) gene, FLAI-E-FLA-E*021:02:01:03 allele, complete cds	Felis catus	322	322	100%	3e-83	92.11	3209	=HYPERLINK("https://www.ncbi.nlm.nih.gov/nucleotide/MZ964748.1?report=genbank&log$=nucltop&blast_rank=20&RID=2A2RPRX4013","MZ964748.1")
Felis catus MHC class I antigen (FLAI-E) gene, FLAI-E-FLA-E*021:02:01:02 allele, complete cds	Felis catus	322	322	100%	3e-83	92.11	3250	=HYPERLINK("https://www.ncbi.nlm.nih.gov/nucleotide/MZ964747.1?report=genbank&log$=nucltop&blast_rank=21&RID=2A2RPRX4013","MZ964747.1")
Felis catus MHC class I antigen (FLAI-E) gene, FLAI-E-FLA-E*021:02:01:01 allele, complete cds	Felis catus	322	322	100%	3e-83	92.11	3249	=HYPERLINK("https://www.ncbi.nlm.nih.gov/nucleotide/MZ964746.1?report=genbank&log$=nucltop&blast_rank=22&RID=2A2RPRX4013","MZ964746.1")
Felis catus MHC class I antigen (FLAI-E) gene, FLAI-E-FLA-E*010:01:01:02 allele, complete cds	Felis catus	322	322	100%	3e-83	92.11	3242	=HYPERLINK("https://www.ncbi.nlm.nih.gov/nucleotide/MZ964701.1?report=genbank&log$=nucltop&blast_rank=23&RID=2A2RPRX4013","MZ964701.1")
Felis catus MHC class I antigen (FLAI-E) gene, FLAI-E-FLA-E*047:01:01:02 allele, complete cds	Felis catus	322	322	100%	3e-83	92.11	3202	=HYPERLINK("https://www.ncbi.nlm.nih.gov/nucleotide/MZ964700.1?report=genbank&log$=nucltop&blast_rank=24&RID=2A2RPRX4013","MZ964700.1")
Felis catus MHC class I antigen (FLAI-E) gene, FLAI-E-FLA-E*047:01:01:01 allele, complete cds	Felis catus	322	322	100%	3e-83	92.11	3242	=HYPERLINK("https://www.ncbi.nlm.nih.gov/nucleotide/MZ964699.1?report=genbank&log$=nucltop&blast_rank=25&RID=2A2RPRX4013","MZ964699.1")
Felis catus MHC class I antigen (FLAI-E) gene, FLAI-E-FLA-E*046:01:01:02 allele, complete cds	Felis catus	322	322	100%	3e-83	92.11	3203	=HYPERLINK("https://www.ncbi.nlm.nih.gov/nucleotide/MZ964698.1?report=genbank&log$=nucltop&blast_rank=26&RID=2A2RPRX4013","MZ964698.1")
Felis catus MHC class I antigen (FLAI-E) gene, FLAI-E-FLA-E*046:01:01:01 allele, complete cds	Felis catus	322	322	100%	3e-83	92.11	3244	=HYPERLINK("https://www.ncbi.nlm.nih.gov/nucleotide/MZ964697.1?report=genbank&log$=nucltop&blast_rank=27&RID=2A2RPRX4013","MZ964697.1")
Felis catus MHC class I antigen (FLAI-E) gene, FLAI-E-FLA-E*032:01:01:02 allele, complete cds	Felis catus	322	322	100%	3e-83	92.11	3249	=HYPERLINK("https://www.ncbi.nlm.nih.gov/nucleotide/MZ964696.1?report=genbank&log$=nucltop&blast_rank=28&RID=2A2RPRX4013","MZ964696.1")
Felis catus MHC class I antigen (FLAI-E) gene, FLAI-E-FLA-E*032:01:01:01 allele, complete cds	Felis catus	322	322	100%	3e-83	92.11	3254	=HYPERLINK("https://www.ncbi.nlm.nih.gov/nucleotide/MZ964695.1?report=genbank&log$=nucltop&blast_rank=29&RID=2A2RPRX4013","MZ964695.1")
Felis catus MHC class I antigen (FLAI-E) gene, FLAI-E-FLA-E*011:01:01:02 allele, complete cds	Felis catus	322	322	100%	3e-83	92.11	3261	=HYPERLINK("https://www.ncbi.nlm.nih.gov/nucleotide/MZ964694.1?report=genbank&log$=nucltop&blast_rank=30&RID=2A2RPRX4013","MZ964694.1")
Felis catus MHC class I antigen (FLAI-E) gene, FLAI-E-FLA-E*011:01:01:03 allele, complete cds	Felis catus	322	322	100%	3e-83	92.11	3207	=HYPERLINK("https://www.ncbi.nlm.nih.gov/nucleotide/MZ964693.1?report=genbank&log$=nucltop&blast_rank=31&RID=2A2RPRX4013","MZ964693.1")
Felis catus MHC class I antigen (FLAI-E) gene, FLAI-E-FLA-E*009:03:01:07 allele, complete cds	Felis catus	322	322	100%	3e-83	92.11	3205	=HYPERLINK("https://www.ncbi.nlm.nih.gov/nucleotide/MZ964692.1?report=genbank&log$=nucltop&blast_rank=32&RID=2A2RPRX4013","MZ964692.1")
Felis catus MHC class I antigen (FLAI-E) gene, FLAI-E-FLA-E*009:03:01:09 allele, complete cds	Felis catus	322	322	100%	3e-83	92.11	3210	=HYPERLINK("https://www.ncbi.nlm.nih.gov/nucleotide/MZ964691.1?report=genbank&log$=nucltop&blast_rank=33&RID=2A2RPRX4013","MZ964691.1")
Felis catus MHC class I antigen (FLAI-E) pseudogene, FLAI-E-FLA-E*009:03:01:06Q allele, complete sequence	Felis catus	322	322	100%	3e-83	92.11	3245	=HYPERLINK("https://www.ncbi.nlm.nih.gov/nucleotide/MZ964690.1?report=genbank&log$=nucltop&blast_rank=34&RID=2A2RPRX4013","MZ964690.1")
Felis catus MHC class I antigen (FLAI-E) gene, FLAI-E-FLA-E*009:03:01:05 allele, complete cds	Felis catus	322	322	100%	3e-83	92.11	3261	=HYPERLINK("https://www.ncbi.nlm.nih.gov/nucleotide/MZ964689.1?report=genbank&log$=nucltop&blast_rank=35&RID=2A2RPRX4013","MZ964689.1")
Felis catus MHC class I antigen (FLAI-E) gene, FLAI-E-FLA-E*009:03:01:01 allele, complete cds	Felis catus	322	322	100%	3e-83	92.11	3252	=HYPERLINK("https://www.ncbi.nlm.nih.gov/nucleotide/MZ964688.1?report=genbank&log$=nucltop&blast_rank=36&RID=2A2RPRX4013","MZ964688.1")
Felis catus MHC class I antigen (FLAI-E) gene, FLAI-E-FLA-E*009:03:01:08 allele, complete cds	Felis catus	322	322	100%	3e-83	92.11	3209	=HYPERLINK("https://www.ncbi.nlm.nih.gov/nucleotide/MZ964687.1?report=genbank&log$=nucltop&blast_rank=37&RID=2A2RPRX4013","MZ964687.1")
Felis catus MHC class I antigen (FLAI-E) gene, FLAI-E-FLA-E*009:03:01:04 allele, complete cds	Felis catus	322	322	100%	3e-83	92.11	3261	=HYPERLINK("https://www.ncbi.nlm.nih.gov/nucleotide/MZ964686.1?report=genbank&log$=nucltop&blast_rank=38&RID=2A2RPRX4013","MZ964686.1")
PREDICTED: Meles meles DLA class I histocompatibility antigen, A9/A9 alpha chain-like (LOC123942643), transcript variant X2, mRNA	Meles meles	322	322	100%	3e-83	92.11	1504	=HYPERLINK("https://www.ncbi.nlm.nih.gov/nucleotide/XM_046006710.1?report=genbank&log$=nucltop&blast_rank=39&RID=2A2RPRX4013","XM_046006710.1")
PREDICTED: Meles meles DLA class I histocompatibility antigen, A9/A9 alpha chain-like (LOC123942643), transcript variant X1, mRNA	Meles meles	322	322	100%	3e-83	92.11	1504	=HYPERLINK("https://www.ncbi.nlm.nih.gov/nucleotide/XM_046006709.1?report=genbank&log$=nucltop&blast_rank=40&RID=2A2RPRX4013","XM_046006709.1")
Felis catus MHC class I antigen (FLAI-E) gene, FLAI-E*01101 allele, exons 2, 3 and partial cds	Felis catus	322	322	100%	3e-83	92.11	745	=HYPERLINK("https://www.ncbi.nlm.nih.gov/nucleotide/KC763021.1?report=genbank&log$=nucltop&blast_rank=41&RID=2A2RPRX4013","KC763021.1")
Felis catus MHC class I antigen (FLAI-E) gene, FLAI-E*01001 allele, exons 2, 3 and partial cds	Felis catus	322	322	100%	3e-83	92.11	745	=HYPERLINK("https://www.ncbi.nlm.nih.gov/nucleotide/KC763020.1?report=genbank&log$=nucltop&blast_rank=42&RID=2A2RPRX4013","KC763020.1")
Felis catus MHC class I antigen (FLAI-E) gene, FLAI-E*00902 allele, exons 2, 3 and partial cds	Felis catus	322	322	100%	3e-83	92.11	745	=HYPERLINK("https://www.ncbi.nlm.nih.gov/nucleotide/KC763019.1?report=genbank&log$=nucltop&blast_rank=43&RID=2A2RPRX4013","KC763019.1")
Meles meles MHC class I antigen (Meme-MHCI) gene, Meme-MHCI*04 allele, partial cds	Meles meles	322	322	100%	3e-83	92.11	731	=HYPERLINK("https://www.ncbi.nlm.nih.gov/nucleotide/JQ425443.1?report=genbank&log$=nucltop&blast_rank=44&RID=2A2RPRX4013","JQ425443.1")
Meles meles MHC class I antigen (Meme-MHCI) mRNA, Meme-MHCI*04 allele, partial cds	Meles meles	322	322	100%	3e-83	92.11	975	=HYPERLINK("https://www.ncbi.nlm.nih.gov/nucleotide/JQ425430.1?report=genbank&log$=nucltop&blast_rank=45&RID=2A2RPRX4013","JQ425430.1")
Felis catus clone FLAA23 major histocompatibility complex class I antigen (FLA-I) mRNA, complete cds	Felis catus	322	322	100%	3e-83	92.11	1462	=HYPERLINK("https://www.ncbi.nlm.nih.gov/nucleotide/U07669.1?report=genbank&log$=nucltop&blast_rank=46&RID=2A2RPRX4013","U07669.1")
PREDICTED: Balaenoptera acutorostrata BOLA class I histocompatibility antigen, alpha chain BL3-6-like (LOC130709019), transcript variant X3, mRNA	Balaenoptera acutorostrata	320	320	98%	1e-82	92.41	1371	=HYPERLINK("https://www.ncbi.nlm.nih.gov/nucleotide/XM_057554378.1?report=genbank&log$=nucltop&blast_rank=47&RID=2A2RPRX4013","XM_057554378.1")
PREDICTED: Balaenoptera acutorostrata BOLA class I histocompatibility antigen, alpha chain BL3-6-like (LOC130709019), transcript variant X2, mRNA	Balaenoptera acutorostrata	320	320	98%	1e-82	92.41	1481	=HYPERLINK("https://www.ncbi.nlm.nih.gov/nucleotide/XM_057554377.1?report=genbank&log$=nucltop&blast_rank=48&RID=2A2RPRX4013","XM_057554377.1")
PREDICTED: Balaenoptera acutorostrata BOLA class I histocompatibility antigen, alpha chain BL3-6-like (LOC130709019), transcript variant X1, mRNA	Balaenoptera acutorostrata	320	320	98%	1e-82	92.41	1259	=HYPERLINK("https://www.ncbi.nlm.nih.gov/nucleotide/XM_057554376.1?report=genbank&log$=nucltop&blast_rank=49&RID=2A2RPRX4013","XM_057554376.1")
PREDICTED: Balaenoptera ricei BOLA class I histocompatibility antigen, alpha chain BL3-7-like (LOC132374542), mRNA	Balaenoptera ricei	318	318	99%	4e-82	92.04	2124	=HYPERLINK("https://www.ncbi.nlm.nih.gov/nucleotide/XM_059938324.1?report=genbank&log$=nucltop&blast_rank=50&RID=2A2RPRX4013","XM_059938324.1")
PREDICTED: Hippopotamus amphibius kiboko BOLA class I histocompatibility antigen, alpha chain BL3-7-like (LOC130830788), transcript variant X4, misc_RNA	Hippopotamus amphibius kiboko	318	318	99%	4e-82	92.04	1467	=HYPERLINK("https://www.ncbi.nlm.nih.gov/nucleotide/XR_009047909.1?report=genbank&log$=nucltop&blast_rank=51&RID=2A2RPRX4013","XR_009047909.1")
PREDICTED: Hippopotamus amphibius kiboko BOLA class I histocompatibility antigen, alpha chain BL3-7-like (LOC130830788), transcript variant X3, mRNA	Hippopotamus amphibius kiboko	318	318	99%	4e-82	92.04	1419	=HYPERLINK("https://www.ncbi.nlm.nih.gov/nucleotide/XM_057698108.1?report=genbank&log$=nucltop&blast_rank=52&RID=2A2RPRX4013","XM_057698108.1")
PREDICTED: Hippopotamus amphibius kiboko BOLA class I histocompatibility antigen, alpha chain BL3-7-like (LOC130830788), transcript variant X2, misc_RNA	Hippopotamus amphibius kiboko	318	318	99%	4e-82	92.04	1472	=HYPERLINK("https://www.ncbi.nlm.nih.gov/nucleotide/XR_009047908.1?report=genbank&log$=nucltop&blast_rank=53&RID=2A2RPRX4013","XR_009047908.1")
PREDICTED: Hippopotamus amphibius kiboko BOLA class I histocompatibility antigen, alpha chain BL3-7-like (LOC130830788), transcript variant X1, mRNA	Hippopotamus amphibius kiboko	318	318	99%	4e-82	92.04	1424	=HYPERLINK("https://www.ncbi.nlm.nih.gov/nucleotide/XM_057698107.1?report=genbank&log$=nucltop&blast_rank=54&RID=2A2RPRX4013","XM_057698107.1")
Meles leucurus Mele-MHCI gene for MHC class I antigen, partial cds, allele: Mele-MHCI*05	Meles leucurus	316	316	98%	1e-81	92.00	695	=HYPERLINK("https://www.ncbi.nlm.nih.gov/nucleotide/LC350057.1?report=genbank&log$=nucltop&blast_rank=55&RID=2A2RPRX4013","LC350057.1")
Meles leucurus Mele-MHCI gene for MHC class I antigen, partial cds, allele: Mele-MHCI*02	Meles leucurus	316	316	100%	1e-81	91.67	695	=HYPERLINK("https://www.ncbi.nlm.nih.gov/nucleotide/LC350054.1?report=genbank&log$=nucltop&blast_rank=56&RID=2A2RPRX4013","LC350054.1")
Meles canescens Meca-MHCI gene for MHC class I antigen, partial cds, allele: Meca-MHCI*01	Meles canescens	316	316	100%	1e-81	91.67	695	=HYPERLINK("https://www.ncbi.nlm.nih.gov/nucleotide/LC350023.1?report=genbank&log$=nucltop&blast_rank=57&RID=2A2RPRX4013","LC350023.1")
Chlorocebus pygerythrus MHC class I antigen (Chpy-B) mRNA, Chpy-B*20:01_9mis allele, complete cds	Chlorocebus pygerythrus	316	316	100%	1e-81	91.67	1089	=HYPERLINK("https://www.ncbi.nlm.nih.gov/nucleotide/KY750955.1?report=genbank&log$=nucltop&blast_rank=58&RID=2A2RPRX4013","KY750955.1")
Macaca fascicularis isolate cy0355 MHC class I antigen (Mafa-B16) gene, Mafa-B16*01:16:01:01_ext allele, complete cds	Macaca fascicularis	316	316	98%	1e-81	92.00	3839	=HYPERLINK("https://www.ncbi.nlm.nih.gov/nucleotide/OR823501.1?report=genbank&log$=nucltop&blast_rank=59&RID=2A2RPRX4013","OR823501.1")
PREDICTED: Panthera pardus DLA class I histocompatibility antigen, A9/A9 alpha chain-like (LOC109261320), transcript variant X6, mRNA	Panthera pardus	316	316	100%	1e-81	91.67	1287	=HYPERLINK("https://www.ncbi.nlm.nih.gov/nucleotide/XM_053905275.1?report=genbank&log$=nucltop&blast_rank=60&RID=2A2RPRX4013","XM_053905275.1")
PREDICTED: Panthera pardus DLA class I histocompatibility antigen, A9/A9 alpha chain-like (LOC109261320), transcript variant X5, mRNA	Panthera pardus	316	316	100%	1e-81	91.67	1155	=HYPERLINK("https://www.ncbi.nlm.nih.gov/nucleotide/XM_053905274.1?report=genbank&log$=nucltop&blast_rank=61&RID=2A2RPRX4013","XM_053905274.1")
PREDICTED: Panthera pardus DLA class I histocompatibility antigen, A9/A9 alpha chain-like (LOC109261320), transcript variant X4, mRNA	Panthera pardus	316	316	100%	1e-81	91.67	1521	=HYPERLINK("https://www.ncbi.nlm.nih.gov/nucleotide/XM_053905273.1?report=genbank&log$=nucltop&blast_rank=62&RID=2A2RPRX4013","XM_053905273.1")
PREDICTED: Panthera pardus DLA class I histocompatibility antigen, A9/A9 alpha chain-like (LOC109261320), transcript variant X3, mRNA	Panthera pardus	316	316	100%	1e-81	91.67	1512	=HYPERLINK("https://www.ncbi.nlm.nih.gov/nucleotide/XM_053905272.1?report=genbank&log$=nucltop&blast_rank=63&RID=2A2RPRX4013","XM_053905272.1")
PREDICTED: Panthera pardus DLA class I histocompatibility antigen, A9/A9 alpha chain-like (LOC109261320), transcript variant X2, mRNA	Panthera pardus	316	316	100%	1e-81	91.67	1521	=HYPERLINK("https://www.ncbi.nlm.nih.gov/nucleotide/XM_053905271.1?report=genbank&log$=nucltop&blast_rank=64&RID=2A2RPRX4013","XM_053905271.1")
Cercocebus atys MHC class I antigen (Ceat-B) mRNA, Ceat-B*16:01 allele, complete cds	Cercocebus atys	316	316	100%	1e-81	91.67	1107	=HYPERLINK("https://www.ncbi.nlm.nih.gov/nucleotide/KP176517.1?report=genbank&log$=nucltop&blast_rank=65&RID=2A2RPRX4013","KP176517.1")
Felis catus MHC class I antigen (FLAI-H) gene, FLAI-H-FLA-H*023:01:01:01 allele, complete cds	Felis catus	316	316	100%	1e-81	91.67	3234	=HYPERLINK("https://www.ncbi.nlm.nih.gov/nucleotide/OK265105.1?report=genbank&log$=nucltop&blast_rank=66&RID=2A2RPRX4013","OK265105.1")
Equus caballus MHC class I antigen (Eqca-1) gene, Eqca-1*023:01 allele, exons 2 and 3 and partial cds	Equus caballus	316	316	100%	1e-81	91.67	771	=HYPERLINK("https://www.ncbi.nlm.nih.gov/nucleotide/ON863470.1?report=genbank&log$=nucltop&blast_rank=67&RID=2A2RPRX4013","ON863470.1")
Macaca fascicularis gene for MHC class I antigen (Mafa-B16 gene), isolate cy0424b, allele Mafa-B16_01_12_01_01_nov02	Macaca fascicularis	316	316	98%	1e-81	92.00	3848	=HYPERLINK("https://www.ncbi.nlm.nih.gov/nucleotide/OW981806.1?report=genbank&log$=nucltop&blast_rank=68&RID=2A2RPRX4013","OW981806.1")
PREDICTED: Ursus americanus class I histocompatibility antigen, Gogo-B*0103 alpha chain-like (LOC123791025), mRNA	Ursus americanus	316	316	98%	1e-81	92.00	1587	=HYPERLINK("https://www.ncbi.nlm.nih.gov/nucleotide/XM_045795709.1?report=genbank&log$=nucltop&blast_rank=69&RID=2A2RPRX4013","XM_045795709.1")
PREDICTED: Mustela putorius furo DLA class I histocompatibility antigen, A9/A9 alpha chain-like (LOC123387557), transcript variant X3, mRNA	Mustela putorius furo	316	316	100%	1e-81	91.67	1228	=HYPERLINK("https://www.ncbi.nlm.nih.gov/nucleotide/XM_045065167.1?report=genbank&log$=nucltop&blast_rank=70&RID=2A2RPRX4013","XM_045065167.1")
PREDICTED: Mustela putorius furo DLA class I histocompatibility antigen, A9/A9 alpha chain-like (LOC123387557), transcript variant X2, mRNA	Mustela putorius furo	316	316	100%	1e-81	91.67	1120	=HYPERLINK("https://www.ncbi.nlm.nih.gov/nucleotide/XM_045065166.1?report=genbank&log$=nucltop&blast_rank=71&RID=2A2RPRX4013","XM_045065166.1")
PREDICTED: Mustela putorius furo DLA class I histocompatibility antigen, A9/A9 alpha chain-like (LOC123387557), transcript variant X1, mRNA	Mustela putorius furo	316	316	100%	1e-81	91.67	1207	=HYPERLINK("https://www.ncbi.nlm.nih.gov/nucleotide/XM_045065165.1?report=genbank&log$=nucltop&blast_rank=72&RID=2A2RPRX4013","XM_045065165.1")
Meles meles MHC class I antigen (Meme-MHCI) mRNA, Meme-MHCI*02 allele, partial cds	Meles meles	316	316	100%	1e-81	91.67	543	=HYPERLINK("https://www.ncbi.nlm.nih.gov/nucleotide/JQ425428.1?report=genbank&log$=nucltop&blast_rank=73&RID=2A2RPRX4013","JQ425428.1")
Meles meles MHC class I antigen (Meme-MHCI) mRNA, Meme-MHCI*01 allele, partial cds	Meles meles	316	316	100%	1e-81	91.67	543	=HYPERLINK("https://www.ncbi.nlm.nih.gov/nucleotide/JQ425427.1?report=genbank&log$=nucltop&blast_rank=74&RID=2A2RPRX4013","JQ425427.1")
Lemur catta gene for MHC class I antigen, partial cds, allele: Leca-W06*04	Lemur catta	316	316	100%	1e-81	91.67	734	=HYPERLINK("https://www.ncbi.nlm.nih.gov/nucleotide/AB098436.1?report=genbank&log$=nucltop&blast_rank=75&RID=2A2RPRX4013","AB098436.1")
Eulemur coronatus gene for MHC class I antigen, partial cds, allele: Euco-W30*01	Eulemur coronatus	316	316	100%	1e-81	91.67	733	=HYPERLINK("https://www.ncbi.nlm.nih.gov/nucleotide/AB098400.1?report=genbank&log$=nucltop&blast_rank=76&RID=2A2RPRX4013","AB098400.1")
Felis catus clone FLAA1 major histocompatibility complex class I antigen (FLA-I) mRNA, complete cds	Felis catus	316	316	100%	1e-81	91.67	1467	=HYPERLINK("https://www.ncbi.nlm.nih.gov/nucleotide/U07667.1?report=genbank&log$=nucltop&blast_rank=77&RID=2A2RPRX4013","U07667.1")
PREDICTED: Mustela nigripes DLA class I histocompatibility antigen, A9/A9 alpha chain-like (LOC132017774), mRNA	Mustela nigripes	315	315	99%	5e-81	91.63	1720	=HYPERLINK("https://www.ncbi.nlm.nih.gov/nucleotide/XM_059399798.1?report=genbank&log$=nucltop&blast_rank=78&RID=2A2RPRX4013","XM_059399798.1")
PREDICTED: Panthera pardus class I histocompatibility antigen, Gogo-B*0101 alpha chain-like (LOC109261493), mRNA	Panthera pardus	311	311	100%	6e-80	91.23	1511	=HYPERLINK("https://www.ncbi.nlm.nih.gov/nucleotide/XM_053905282.1?report=genbank&log$=nucltop&blast_rank=79&RID=2A2RPRX4013","XM_053905282.1")
Macaca fascicularis haplotype M3 major histocompatibility complex genomic sequence	Macaca fascicularis	311	7176	100%	6e-80	91.56	5227476	=HYPERLINK("https://www.ncbi.nlm.nih.gov/nucleotide/OP204634.1?report=genbank&log$=nucltop&blast_rank=80&RID=2A2RPRX4013","OP204634.1")
Felis catus MHC class I antigen (FLAI-E) gene, FLAI-E-FLA-E*036:01:01:01 allele, complete cds	Felis catus	311	311	100%	6e-80	91.23	3265	=HYPERLINK("https://www.ncbi.nlm.nih.gov/nucleotide/MZ964674.1?report=genbank&log$=nucltop&blast_rank=81&RID=2A2RPRX4013","MZ964674.1")
Felis catus MHC class I antigen (FLAI-E) gene, FLAI-E-FLA-E*035:01:01:01 allele, complete cds	Felis catus	311	311	100%	6e-80	91.23	3269	=HYPERLINK("https://www.ncbi.nlm.nih.gov/nucleotide/MZ964673.1?report=genbank&log$=nucltop&blast_rank=82&RID=2A2RPRX4013","MZ964673.1")
Felis catus MHC class I antigen (FLAI-E) gene, FLAI-E-FLA-E*012:01:01:03 allele, complete cds	Felis catus	311	311	100%	6e-80	91.23	3247	=HYPERLINK("https://www.ncbi.nlm.nih.gov/nucleotide/MZ964669.1?report=genbank&log$=nucltop&blast_rank=83&RID=2A2RPRX4013","MZ964669.1")
Felis catus MHC class I antigen (FLAI-E) gene, FLAI-E-FLA-E*012:01:01:04 allele, complete cds	Felis catus	311	311	100%	6e-80	91.23	3205	=HYPERLINK("https://www.ncbi.nlm.nih.gov/nucleotide/MZ964668.1?report=genbank&log$=nucltop&blast_rank=84&RID=2A2RPRX4013","MZ964668.1")
Felis catus MHC class I antigen (FLAI-E) gene, FLAI-E-FLA-E*012:01:01:02 allele, complete cds	Felis catus	311	311	100%	6e-80	91.23	3206	=HYPERLINK("https://www.ncbi.nlm.nih.gov/nucleotide/MZ964667.1?report=genbank&log$=nucltop&blast_rank=85&RID=2A2RPRX4013","MZ964667.1")
Equus caballus MHC class I antigen (Eqca-2) gene, Eqca-2*006:01 allele, exons 2 and 3 and partial cds	Equus caballus	311	311	100%	6e-80	91.30	775	=HYPERLINK("https://www.ncbi.nlm.nih.gov/nucleotide/ON863511.1?report=genbank&log$=nucltop&blast_rank=86&RID=2A2RPRX4013","ON863511.1")
Equus caballus MHC class I antigen (Eqca-1) gene, Eqca-1*007:05 allele, exons 2 and 3 and partial cds	Equus caballus	311	311	98%	6e-80	91.56	771	=HYPERLINK("https://www.ncbi.nlm.nih.gov/nucleotide/ON863468.1?report=genbank&log$=nucltop&blast_rank=87&RID=2A2RPRX4013","ON863468.1")
Equus caballus MHC class I antigen (Eqca-1) gene, Eqca-1*029:01 allele, exons 2 and 3 and partial cds	Equus caballus	311	311	100%	6e-80	91.30	771	=HYPERLINK("https://www.ncbi.nlm.nih.gov/nucleotide/ON863458.1?report=genbank&log$=nucltop&blast_rank=88&RID=2A2RPRX4013","ON863458.1")
Equus caballus MHC class I antigen (Eqca-1) gene, Eqca-1*010:02 allele, exons 2 and 3 and partial cds	Equus caballus	311	311	100%	6e-80	91.23	771	=HYPERLINK("https://www.ncbi.nlm.nih.gov/nucleotide/ON863451.1?report=genbank&log$=nucltop&blast_rank=89&RID=2A2RPRX4013","ON863451.1")
Equus caballus MHC class I antigen (Eqca-1) gene, Eqca-1*012:02 allele, exons 2 and 3 and partial cds	Equus caballus	311	311	100%	6e-80	91.23	771	=HYPERLINK("https://www.ncbi.nlm.nih.gov/nucleotide/ON863444.1?report=genbank&log$=nucltop&blast_rank=90&RID=2A2RPRX4013","ON863444.1")
Equus caballus MHC class I antigen (Eqca-1) gene, Eqca-1*014:01 allele, exons 2 and 3 and partial cds	Equus caballus	311	311	100%	6e-80	91.23	771	=HYPERLINK("https://www.ncbi.nlm.nih.gov/nucleotide/ON863436.1?report=genbank&log$=nucltop&blast_rank=91&RID=2A2RPRX4013","ON863436.1")
PREDICTED: Macaca thibetana thibetana class I histocompatibility antigen, Gogo-B*0101 alpha chain-like (LOC126947251), transcript variant X7, mRNA	Macaca thibetana thibetana	311	311	98%	6e-80	91.56	1745	=HYPERLINK("https://www.ncbi.nlm.nih.gov/nucleotide/XM_050777969.1?report=genbank&log$=nucltop&blast_rank=92&RID=2A2RPRX4013","XM_050777969.1")
PREDICTED: Macaca thibetana thibetana class I histocompatibility antigen, Gogo-B*0101 alpha chain-like (LOC126947251), transcript variant X6, mRNA	Macaca thibetana thibetana	311	311	98%	6e-80	91.56	1376	=HYPERLINK("https://www.ncbi.nlm.nih.gov/nucleotide/XM_050777968.1?report=genbank&log$=nucltop&blast_rank=93&RID=2A2RPRX4013","XM_050777968.1")
PREDICTED: Macaca thibetana thibetana class I histocompatibility antigen, Gogo-B*0101 alpha chain-like (LOC126947251), transcript variant X5, mRNA	Macaca thibetana thibetana	311	311	98%	6e-80	91.56	1410	=HYPERLINK("https://www.ncbi.nlm.nih.gov/nucleotide/XM_050777967.1?report=genbank&log$=nucltop&blast_rank=94&RID=2A2RPRX4013","XM_050777967.1")
PREDICTED: Macaca thibetana thibetana class I histocompatibility antigen, Gogo-B*0101 alpha chain-like (LOC126947251), transcript variant X4, mRNA	Macaca thibetana thibetana	311	311	98%	6e-80	91.56	1736	=HYPERLINK("https://www.ncbi.nlm.nih.gov/nucleotide/XM_050777966.1?report=genbank&log$=nucltop&blast_rank=95&RID=2A2RPRX4013","XM_050777966.1")
PREDICTED: Macaca thibetana thibetana class I histocompatibility antigen, Gogo-B*0101 alpha chain-like (LOC126947251), transcript variant X3, mRNA	Macaca thibetana thibetana	311	311	98%	6e-80	91.56	1179	=HYPERLINK("https://www.ncbi.nlm.nih.gov/nucleotide/XM_050777965.1?report=genbank&log$=nucltop&blast_rank=96&RID=2A2RPRX4013","XM_050777965.1")
PREDICTED: Macaca thibetana thibetana class I histocompatibility antigen, Gogo-B*0101 alpha chain-like (LOC126947251), transcript variant X2, mRNA	Macaca thibetana thibetana	311	311	98%	6e-80	91.56	1212	=HYPERLINK("https://www.ncbi.nlm.nih.gov/nucleotide/XM_050777964.1?report=genbank&log$=nucltop&blast_rank=97&RID=2A2RPRX4013","XM_050777964.1")
PREDICTED: Macaca thibetana thibetana class I histocompatibility antigen, Gogo-B*0101 alpha chain-like (LOC126947251), transcript variant X1, mRNA	Macaca thibetana thibetana	311	311	98%	6e-80	91.56	1536	=HYPERLINK("https://www.ncbi.nlm.nih.gov/nucleotide/XM_050777963.1?report=genbank&log$=nucltop&blast_rank=98&RID=2A2RPRX4013","XM_050777963.1")
Macaca fascicularis MHC class I protein (Mafa-AG6) gene, Mafa-AG6*04:nov2 allele, complete cds	Macaca fascicularis	311	311	100%	6e-80	91.23	2533	=HYPERLINK("https://www.ncbi.nlm.nih.gov/nucleotide/ON736435.1?report=genbank&log$=nucltop&blast_rank=99&RID=2A2RPRX4013","ON736435.1")
Macaca mulatta gene for MHC class I antigen (Mamu-B16 gene), isolate WK018, allele Mamu-B16_01_13_01_01_nov	Macaca mulatta	311	311	98%	6e-80	91.56	3923	=HYPERLINK("https://www.ncbi.nlm.nih.gov/nucleotide/OW981864.1?report=genbank&log$=nucltop&blast_rank=100&RID=2A2RPRX4013","OW981864.1")
