## Supplementary material for "Characterization of both major histocompatibility complex classes in a wild social mammal: the banded mongoose": Blast results - MHCI exon 2: 2A2RPRX4013-Alignment-Descriptions Query 9 - Mumu class I-2_09.csv

Description	Scientific Name	Max Score	Total Score	Query Cover	E value	Per. ident	Acc. Len	Accession
PREDICTED: Suricata suricatta class I histocompatibility antigen, Gogo-B*0101 alpha chain-like (LOC115295436), mRNA	Suricata suricatta	361	361	100%	6e-95	95.18	1525	=HYPERLINK("https://www.ncbi.nlm.nih.gov/nucleotide/XM_029943322.1?report=genbank&log$=nucltop&blast_rank=1&RID=2A2RPRX4013","XM_029943322.1")
Felis catus clone GB-K11 MHC class I antigen (FLAI) pseudogene, partial sequence	Felis catus	350	350	100%	1e-91	94.32	750	=HYPERLINK("https://www.ncbi.nlm.nih.gov/nucleotide/KC763052.1?report=genbank&log$=nucltop&blast_rank=2&RID=2A2RPRX4013","KC763052.1")
PREDICTED: Puma concolor class I histocompatibility antigen, Gogo-B*0101 alpha chain-like (LOC112853699), transcript variant X2, mRNA	Puma concolor	344	344	100%	6e-90	93.89	1178	=HYPERLINK("https://www.ncbi.nlm.nih.gov/nucleotide/XM_025917267.1?report=genbank&log$=nucltop&blast_rank=3&RID=2A2RPRX4013","XM_025917267.1")
PREDICTED: Puma concolor class I histocompatibility antigen, Gogo-B*0101 alpha chain-like (LOC112853699), transcript variant X1, mRNA	Puma concolor	344	344	100%	6e-90	93.89	1177	=HYPERLINK("https://www.ncbi.nlm.nih.gov/nucleotide/XM_025917265.1?report=genbank&log$=nucltop&blast_rank=4&RID=2A2RPRX4013","XM_025917265.1")
PREDICTED: Acinonyx jubatus class I histocompatibility antigen, Gogo-B*0101 alpha chain (LOC106966627), transcript variant X4, mRNA	Acinonyx jubatus	344	344	100%	6e-90	93.89	1093	=HYPERLINK("https://www.ncbi.nlm.nih.gov/nucleotide/XM_053223383.1?report=genbank&log$=nucltop&blast_rank=5&RID=2A2RPRX4013","XM_053223383.1")
PREDICTED: Acinonyx jubatus class I histocompatibility antigen, Gogo-B*0101 alpha chain (LOC106966627), transcript variant X2, mRNA	Acinonyx jubatus	344	344	100%	6e-90	93.89	1581	=HYPERLINK("https://www.ncbi.nlm.nih.gov/nucleotide/XM_027052851.2?report=genbank&log$=nucltop&blast_rank=6&RID=2A2RPRX4013","XM_027052851.2")
PREDICTED: Acinonyx jubatus class I histocompatibility antigen, Gogo-B*0101 alpha chain (LOC106966627), transcript variant X1, mRNA	Acinonyx jubatus	344	344	100%	6e-90	93.89	1584	=HYPERLINK("https://www.ncbi.nlm.nih.gov/nucleotide/XM_027052850.2?report=genbank&log$=nucltop&blast_rank=7&RID=2A2RPRX4013","XM_027052850.2")
PREDICTED: Prionailurus viverrinus class I histocompatibility antigen, Gogo-B*0101 alpha chain-like (LOC125165372), transcript variant X5, mRNA	Prionailurus viverrinus	344	344	100%	6e-90	93.89	1219	=HYPERLINK("https://www.ncbi.nlm.nih.gov/nucleotide/XM_047858185.1?report=genbank&log$=nucltop&blast_rank=8&RID=2A2RPRX4013","XM_047858185.1")
PREDICTED: Prionailurus viverrinus class I histocompatibility antigen, Gogo-B*0101 alpha chain-like (LOC125165372), transcript variant X4, mRNA	Prionailurus viverrinus	344	344	100%	6e-90	93.89	1573	=HYPERLINK("https://www.ncbi.nlm.nih.gov/nucleotide/XM_047858184.1?report=genbank&log$=nucltop&blast_rank=9&RID=2A2RPRX4013","XM_047858184.1")
PREDICTED: Prionailurus viverrinus class I histocompatibility antigen, Gogo-B*0101 alpha chain-like (LOC125165372), transcript variant X3, mRNA	Prionailurus viverrinus	344	344	100%	6e-90	93.89	1728	=HYPERLINK("https://www.ncbi.nlm.nih.gov/nucleotide/XM_047858183.1?report=genbank&log$=nucltop&blast_rank=10&RID=2A2RPRX4013","XM_047858183.1")
PREDICTED: Prionailurus viverrinus class I histocompatibility antigen, Gogo-B*0101 alpha chain-like (LOC125165372), transcript variant X2, mRNA	Prionailurus viverrinus	344	344	100%	6e-90	93.89	1832	=HYPERLINK("https://www.ncbi.nlm.nih.gov/nucleotide/XM_047858182.1?report=genbank&log$=nucltop&blast_rank=11&RID=2A2RPRX4013","XM_047858182.1")
PREDICTED: Prionailurus viverrinus class I histocompatibility antigen, Gogo-B*0101 alpha chain-like (LOC125165372), transcript variant X1, mRNA	Prionailurus viverrinus	344	344	100%	6e-90	93.89	1834	=HYPERLINK("https://www.ncbi.nlm.nih.gov/nucleotide/XM_047858181.1?report=genbank&log$=nucltop&blast_rank=12&RID=2A2RPRX4013","XM_047858181.1")
PREDICTED: Lynx rufus class I histocompatibility antigen, Gogo-B*0101 alpha chain (LOC124528147), transcript variant X2, mRNA	Lynx rufus	344	344	100%	6e-90	93.89	1503	=HYPERLINK("https://www.ncbi.nlm.nih.gov/nucleotide/XM_047101547.1?report=genbank&log$=nucltop&blast_rank=13&RID=2A2RPRX4013","XM_047101547.1")
PREDICTED: Lynx rufus class I histocompatibility antigen, Gogo-B*0101 alpha chain (LOC124528147), transcript variant X1, mRNA	Lynx rufus	344	344	100%	6e-90	93.89	1506	=HYPERLINK("https://www.ncbi.nlm.nih.gov/nucleotide/XM_047101546.1?report=genbank&log$=nucltop&blast_rank=14&RID=2A2RPRX4013","XM_047101546.1")
PREDICTED: Leopardus geoffroyi class I histocompatibility antigen, Gogo-B*0101 alpha chain-like (LOC123609592), mRNA	Leopardus geoffroyi	344	344	100%	6e-90	93.89	1560	=HYPERLINK("https://www.ncbi.nlm.nih.gov/nucleotide/XM_045500726.1?report=genbank&log$=nucltop&blast_rank=15&RID=2A2RPRX4013","XM_045500726.1")
PREDICTED: Felis catus class I histocompatibility antigen, Gogo-B*0101 alpha chain (LOC105260551), transcript variant X2, mRNA	Felis catus	344	344	100%	6e-90	93.89	1565	=HYPERLINK("https://www.ncbi.nlm.nih.gov/nucleotide/XM_045057248.1?report=genbank&log$=nucltop&blast_rank=16&RID=2A2RPRX4013","XM_045057248.1")
PREDICTED: Felis catus class I histocompatibility antigen, Gogo-B*0101 alpha chain (LOC105260551), transcript variant X1, mRNA	Felis catus	344	344	100%	6e-90	93.89	1568	=HYPERLINK("https://www.ncbi.nlm.nih.gov/nucleotide/XM_011282114.4?report=genbank&log$=nucltop&blast_rank=17&RID=2A2RPRX4013","XM_011282114.4")
PREDICTED: Prionailurus bengalensis class I histocompatibility antigen, Gogo-B*0101 alpha chain-like (LOC122489345), transcript variant X2, mRNA	Prionailurus bengalensis	344	344	100%	6e-90	93.89	1554	=HYPERLINK("https://www.ncbi.nlm.nih.gov/nucleotide/XM_043591052.1?report=genbank&log$=nucltop&blast_rank=18&RID=2A2RPRX4013","XM_043591052.1")
PREDICTED: Prionailurus bengalensis class I histocompatibility antigen, Gogo-B*0101 alpha chain-like (LOC122489345), transcript variant X1, mRNA	Prionailurus bengalensis	344	344	100%	6e-90	93.89	1557	=HYPERLINK("https://www.ncbi.nlm.nih.gov/nucleotide/XM_043591051.1?report=genbank&log$=nucltop&blast_rank=19&RID=2A2RPRX4013","XM_043591051.1")
Felis catus clone ML-U5 MHC class I antigen (FLAI) pseudogene, partial sequence	Felis catus	344	344	100%	6e-90	93.89	1926	=HYPERLINK("https://www.ncbi.nlm.nih.gov/nucleotide/KC763073.1?report=genbank&log$=nucltop&blast_rank=20&RID=2A2RPRX4013","KC763073.1")
Felis catus clone DSH7-L18 MHC class I antigen (FLAI) pseudogene, partial sequence	Felis catus	344	344	100%	6e-90	93.89	1926	=HYPERLINK("https://www.ncbi.nlm.nih.gov/nucleotide/KC763060.1?report=genbank&log$=nucltop&blast_rank=21&RID=2A2RPRX4013","KC763060.1")
Felis catus clone DSH7-L1 MHC class I antigen (FLAI) gene, partial sequence	Felis catus	344	344	100%	6e-90	93.89	1925	=HYPERLINK("https://www.ncbi.nlm.nih.gov/nucleotide/KC763059.1?report=genbank&log$=nucltop&blast_rank=22&RID=2A2RPRX4013","KC763059.1")
Felis catus clone SE-K3 MHC class I antigen (FLAI) pseudogene, partial sequence	Felis catus	344	344	100%	6e-90	93.89	751	=HYPERLINK("https://www.ncbi.nlm.nih.gov/nucleotide/KC763054.1?report=genbank&log$=nucltop&blast_rank=23&RID=2A2RPRX4013","KC763054.1")
Felis catus clone OH-K5 MHC class I antigen (FLAI) pseudogene, partial sequence	Felis catus	344	344	100%	6e-90	93.89	743	=HYPERLINK("https://www.ncbi.nlm.nih.gov/nucleotide/KC763053.1?report=genbank&log$=nucltop&blast_rank=24&RID=2A2RPRX4013","KC763053.1")
PREDICTED: Puma yagouaroundi class I histocompatibility antigen, Gogo-B*0101 alpha chain-like (LOC121023114), transcript variant X2, mRNA	Puma yagouaroundi	344	344	100%	6e-90	93.89	1553	=HYPERLINK("https://www.ncbi.nlm.nih.gov/nucleotide/XM_040464815.1?report=genbank&log$=nucltop&blast_rank=25&RID=2A2RPRX4013","XM_040464815.1")
PREDICTED: Puma yagouaroundi class I histocompatibility antigen, Gogo-B*0101 alpha chain-like (LOC121023114), transcript variant X1, mRNA	Puma yagouaroundi	344	344	100%	6e-90	93.89	1556	=HYPERLINK("https://www.ncbi.nlm.nih.gov/nucleotide/XM_040464814.1?report=genbank&log$=nucltop&blast_rank=26&RID=2A2RPRX4013","XM_040464814.1")
Felis catus FLA extended class II, class II, class III, proximal and central class I region genomic sequence	Felis catus	344	1862	100%	6e-90	93.89	2973765	=HYPERLINK("https://www.ncbi.nlm.nih.gov/nucleotide/EU153401.1?report=genbank&log$=nucltop&blast_rank=27&RID=2A2RPRX4013","EU153401.1")
PREDICTED: Lynx canadensis class I histocompatibility antigen, Gogo-B*0101 alpha chain (LOC115513703), transcript variant X3, mRNA	Lynx canadensis	339	339	100%	3e-88	93.45	1503	=HYPERLINK("https://www.ncbi.nlm.nih.gov/nucleotide/XM_030315039.2?report=genbank&log$=nucltop&blast_rank=28&RID=2A2RPRX4013","XM_030315039.2")
PREDICTED: Lynx canadensis class I histocompatibility antigen, Gogo-B*0101 alpha chain (LOC115513703), transcript variant X2, mRNA	Lynx canadensis	339	339	100%	3e-88	93.45	1720	=HYPERLINK("https://www.ncbi.nlm.nih.gov/nucleotide/XM_030315038.2?report=genbank&log$=nucltop&blast_rank=29&RID=2A2RPRX4013","XM_030315038.2")
PREDICTED: Lynx canadensis class I histocompatibility antigen, Gogo-B*0101 alpha chain (LOC115513703), transcript variant X1, mRNA	Lynx canadensis	339	339	100%	3e-88	93.45	1723	=HYPERLINK("https://www.ncbi.nlm.nih.gov/nucleotide/XM_030315037.2?report=genbank&log$=nucltop&blast_rank=30&RID=2A2RPRX4013","XM_030315037.2")
PREDICTED: Neofelis nebulosa class I histocompatibility antigen, Gogo-B*0101 alpha chain-like (LOC131515327), transcript variant X9, mRNA	Neofelis nebulosa	339	339	100%	3e-88	93.45	1128	=HYPERLINK("https://www.ncbi.nlm.nih.gov/nucleotide/XM_058736096.1?report=genbank&log$=nucltop&blast_rank=31&RID=2A2RPRX4013","XM_058736096.1")
PREDICTED: Neofelis nebulosa class I histocompatibility antigen, Gogo-B*0101 alpha chain-like (LOC131515327), transcript variant X8, mRNA	Neofelis nebulosa	339	339	100%	3e-88	93.45	1526	=HYPERLINK("https://www.ncbi.nlm.nih.gov/nucleotide/XM_058736095.1?report=genbank&log$=nucltop&blast_rank=32&RID=2A2RPRX4013","XM_058736095.1")
PREDICTED: Neofelis nebulosa class I histocompatibility antigen, Gogo-B*0101 alpha chain-like (LOC131515327), transcript variant X6, mRNA	Neofelis nebulosa	339	339	100%	3e-88	93.45	1170	=HYPERLINK("https://www.ncbi.nlm.nih.gov/nucleotide/XM_058736093.1?report=genbank&log$=nucltop&blast_rank=33&RID=2A2RPRX4013","XM_058736093.1")
PREDICTED: Neofelis nebulosa class I histocompatibility antigen, Gogo-B*0101 alpha chain-like (LOC131515327), transcript variant X5, mRNA	Neofelis nebulosa	339	339	100%	3e-88	93.45	1556	=HYPERLINK("https://www.ncbi.nlm.nih.gov/nucleotide/XM_058736092.1?report=genbank&log$=nucltop&blast_rank=34&RID=2A2RPRX4013","XM_058736092.1")
PREDICTED: Neofelis nebulosa class I histocompatibility antigen, Gogo-B*0101 alpha chain-like (LOC131515327), transcript variant X4, mRNA	Neofelis nebulosa	339	339	100%	3e-88	93.45	1559	=HYPERLINK("https://www.ncbi.nlm.nih.gov/nucleotide/XM_058736091.1?report=genbank&log$=nucltop&blast_rank=35&RID=2A2RPRX4013","XM_058736091.1")
PREDICTED: Neofelis nebulosa class I histocompatibility antigen, Gogo-B*0101 alpha chain-like (LOC131515327), transcript variant X3, mRNA	Neofelis nebulosa	339	339	100%	3e-88	93.45	1571	=HYPERLINK("https://www.ncbi.nlm.nih.gov/nucleotide/XM_058736090.1?report=genbank&log$=nucltop&blast_rank=36&RID=2A2RPRX4013","XM_058736090.1")
PREDICTED: Neofelis nebulosa class I histocompatibility antigen, Gogo-B*0101 alpha chain-like (LOC131515327), transcript variant X2, mRNA	Neofelis nebulosa	339	339	100%	3e-88	93.45	1574	=HYPERLINK("https://www.ncbi.nlm.nih.gov/nucleotide/XM_058736089.1?report=genbank&log$=nucltop&blast_rank=37&RID=2A2RPRX4013","XM_058736089.1")
PREDICTED: Neofelis nebulosa class I histocompatibility antigen, Gogo-B*0101 alpha chain-like (LOC131515327), transcript variant X1, mRNA	Neofelis nebulosa	339	339	100%	3e-88	93.45	1574	=HYPERLINK("https://www.ncbi.nlm.nih.gov/nucleotide/XM_058736088.1?report=genbank&log$=nucltop&blast_rank=38&RID=2A2RPRX4013","XM_058736088.1")
PREDICTED: Panthera pardus class I histocompatibility antigen, Gogo-B*0101 alpha chain-like (LOC109249533), transcript variant X3, mRNA	Panthera pardus	339	339	100%	3e-88	93.45	1513	=HYPERLINK("https://www.ncbi.nlm.nih.gov/nucleotide/XM_053905278.1?report=genbank&log$=nucltop&blast_rank=39&RID=2A2RPRX4013","XM_053905278.1")
PREDICTED: Panthera pardus class I histocompatibility antigen, Gogo-B*0101 alpha chain-like (LOC109249533), transcript variant X2, mRNA	Panthera pardus	339	339	100%	3e-88	93.45	1161	=HYPERLINK("https://www.ncbi.nlm.nih.gov/nucleotide/XM_053905277.1?report=genbank&log$=nucltop&blast_rank=40&RID=2A2RPRX4013","XM_053905277.1")
PREDICTED: Panthera pardus class I histocompatibility antigen, Gogo-B*0101 alpha chain-like (LOC109249533), transcript variant X1, mRNA	Panthera pardus	339	339	100%	3e-88	93.45	1561	=HYPERLINK("https://www.ncbi.nlm.nih.gov/nucleotide/XM_053905276.1?report=genbank&log$=nucltop&blast_rank=41&RID=2A2RPRX4013","XM_053905276.1")
PREDICTED: Panthera uncia class I histocompatibility antigen, Gogo-B*0101 alpha chain-like (LOC125938456), transcript variant X6, mRNA	Panthera uncia	339	339	100%	3e-88	93.45	1100	=HYPERLINK("https://www.ncbi.nlm.nih.gov/nucleotide/XM_049653633.1?report=genbank&log$=nucltop&blast_rank=42&RID=2A2RPRX4013","XM_049653633.1")
PREDICTED: Panthera uncia class I histocompatibility antigen, Gogo-B*0101 alpha chain-like (LOC125938456), transcript variant X5, mRNA	Panthera uncia	339	339	100%	3e-88	93.45	1498	=HYPERLINK("https://www.ncbi.nlm.nih.gov/nucleotide/XM_049653632.1?report=genbank&log$=nucltop&blast_rank=43&RID=2A2RPRX4013","XM_049653632.1")
PREDICTED: Panthera uncia class I histocompatibility antigen, Gogo-B*0101 alpha chain-like (LOC125938456), transcript variant X4, mRNA	Panthera uncia	339	339	100%	3e-88	93.45	1112	=HYPERLINK("https://www.ncbi.nlm.nih.gov/nucleotide/XM_049653631.1?report=genbank&log$=nucltop&blast_rank=44&RID=2A2RPRX4013","XM_049653631.1")
PREDICTED: Panthera uncia class I histocompatibility antigen, Gogo-B*0101 alpha chain-like (LOC125938456), transcript variant X3, mRNA	Panthera uncia	339	339	100%	3e-88	93.45	1528	=HYPERLINK("https://www.ncbi.nlm.nih.gov/nucleotide/XM_049653630.1?report=genbank&log$=nucltop&blast_rank=45&RID=2A2RPRX4013","XM_049653630.1")
PREDICTED: Panthera uncia class I histocompatibility antigen, Gogo-B*0101 alpha chain-like (LOC125938456), transcript variant X2, mRNA	Panthera uncia	339	339	100%	3e-88	93.45	1531	=HYPERLINK("https://www.ncbi.nlm.nih.gov/nucleotide/XM_049653629.1?report=genbank&log$=nucltop&blast_rank=46&RID=2A2RPRX4013","XM_049653629.1")
PREDICTED: Panthera uncia class I histocompatibility antigen, Gogo-B*0101 alpha chain-like (LOC125938456), transcript variant X1, mRNA	Panthera uncia	339	339	100%	3e-88	93.45	1210	=HYPERLINK("https://www.ncbi.nlm.nih.gov/nucleotide/XM_049653628.1?report=genbank&log$=nucltop&blast_rank=47&RID=2A2RPRX4013","XM_049653628.1")
PREDICTED: Panthera tigris class I histocompatibility antigen, Gogo-B*0101 alpha chain-like (LOC102958279), transcript variant X3, mRNA	Panthera tigris	339	339	100%	3e-88	93.45	1444	=HYPERLINK("https://www.ncbi.nlm.nih.gov/nucleotide/XM_042985934.1?report=genbank&log$=nucltop&blast_rank=48&RID=2A2RPRX4013","XM_042985934.1")
PREDICTED: Panthera tigris class I histocompatibility antigen, Gogo-B*0101 alpha chain-like (LOC102958279), transcript variant X2, mRNA	Panthera tigris	339	339	100%	3e-88	93.45	1474	=HYPERLINK("https://www.ncbi.nlm.nih.gov/nucleotide/XM_015541290.2?report=genbank&log$=nucltop&blast_rank=49&RID=2A2RPRX4013","XM_015541290.2")
PREDICTED: Panthera tigris class I histocompatibility antigen, Gogo-B*0101 alpha chain-like (LOC102958279), transcript variant X1, mRNA	Panthera tigris	339	339	100%	3e-88	93.45	1477	=HYPERLINK("https://www.ncbi.nlm.nih.gov/nucleotide/XM_007090571.3?report=genbank&log$=nucltop&blast_rank=50&RID=2A2RPRX4013","XM_007090571.3")
PREDICTED: Panthera leo class I histocompatibility antigen, Gogo-B*0101 alpha chain-like (LOC122219671), transcript variant X2, mRNA	Panthera leo	339	339	100%	3e-88	93.45	1498	=HYPERLINK("https://www.ncbi.nlm.nih.gov/nucleotide/XM_042938196.1?report=genbank&log$=nucltop&blast_rank=51&RID=2A2RPRX4013","XM_042938196.1")
PREDICTED: Panthera leo class I histocompatibility antigen, Gogo-B*0101 alpha chain-like (LOC122219671), transcript variant X1, mRNA	Panthera leo	339	339	100%	3e-88	93.45	1501	=HYPERLINK("https://www.ncbi.nlm.nih.gov/nucleotide/XM_042938195.1?report=genbank&log$=nucltop&blast_rank=52&RID=2A2RPRX4013","XM_042938195.1")
Panthera leo persica clone M913 MHC class I antigen gene, exon 2 and partial cds	Panthera leo persica	339	339	100%	3e-88	93.45	265	=HYPERLINK("https://www.ncbi.nlm.nih.gov/nucleotide/AY909886.1?report=genbank&log$=nucltop&blast_rank=53&RID=2A2RPRX4013","AY909886.1")
PREDICTED: Panthera onca class I histocompatibility antigen, Gogo-B*0101 alpha chain-like (LOC132666874), transcript variant X4, mRNA	Panthera onca	333	333	100%	1e-86	93.01	1556	=HYPERLINK("https://www.ncbi.nlm.nih.gov/nucleotide/XM_060615060.1?report=genbank&log$=nucltop&blast_rank=54&RID=2A2RPRX4013","XM_060615060.1")
PREDICTED: Panthera onca class I histocompatibility antigen, Gogo-B*0101 alpha chain-like (LOC132666874), transcript variant X3, mRNA	Panthera onca	333	333	100%	1e-86	93.01	1164	=HYPERLINK("https://www.ncbi.nlm.nih.gov/nucleotide/XM_060615059.1?report=genbank&log$=nucltop&blast_rank=55&RID=2A2RPRX4013","XM_060615059.1")
PREDICTED: Panthera onca class I histocompatibility antigen, Gogo-B*0101 alpha chain-like (LOC132666874), transcript variant X2, mRNA	Panthera onca	333	333	100%	1e-86	93.01	1576	=HYPERLINK("https://www.ncbi.nlm.nih.gov/nucleotide/XM_060615058.1?report=genbank&log$=nucltop&blast_rank=56&RID=2A2RPRX4013","XM_060615058.1")
PREDICTED: Panthera onca class I histocompatibility antigen, Gogo-B*0101 alpha chain-like (LOC132666874), transcript variant X1, mRNA	Panthera onca	333	333	100%	1e-86	93.01	1559	=HYPERLINK("https://www.ncbi.nlm.nih.gov/nucleotide/XM_060615057.1?report=genbank&log$=nucltop&blast_rank=57&RID=2A2RPRX4013","XM_060615057.1")
Felis catus clone SW-KS5 MHC class I antigen (FLAI) pseudogene, partial sequence	Felis catus	333	333	100%	1e-86	93.01	751	=HYPERLINK("https://www.ncbi.nlm.nih.gov/nucleotide/KC763055.1?report=genbank&log$=nucltop&blast_rank=58&RID=2A2RPRX4013","KC763055.1")
Lynx rufus MHC class I antigen (Lyru-MHCI) gene, Lyru-MHCI*11 allele, exon 2 and partial cds	Lynx rufus	329	329	96%	2e-85	93.67	229	=HYPERLINK("https://www.ncbi.nlm.nih.gov/nucleotide/KY769346.1?report=genbank&log$=nucltop&blast_rank=59&RID=2A2RPRX4013","KY769346.1")
Panthera tigris MHC class I antigen (Pati-MHCI) gene, Pati-MHCI*03 allele, exon 2 and partial cds	Panthera tigris	327	327	100%	6e-85	92.61	258	=HYPERLINK("https://www.ncbi.nlm.nih.gov/nucleotide/MT258442.1?report=genbank&log$=nucltop&blast_rank=60&RID=2A2RPRX4013","MT258442.1")
Lynx pardinus MHC class I antigen (Lypa-MHCI) gene, Lypa-MHCI*13 allele, exon 2 and partial cds	Lynx pardinus	324	324	96%	8e-84	93.21	229	=HYPERLINK("https://www.ncbi.nlm.nih.gov/nucleotide/KY769335.1?report=genbank&log$=nucltop&blast_rank=61&RID=2A2RPRX4013","KY769335.1")
Lynx lynx MHC class I antigen (Lyly-MHCI) gene, Lyly-MHCI*13 allele, exon 2 and partial cds	Lynx lynx	324	324	96%	8e-84	93.21	229	=HYPERLINK("https://www.ncbi.nlm.nih.gov/nucleotide/KY769314.1?report=genbank&log$=nucltop&blast_rank=62&RID=2A2RPRX4013","KY769314.1")
Lynx canadensis MHC class I antigen (Lyca-MHCI) gene, Lyca-MHCI*6 allele, exon 2 and partial cds	Lynx canadensis	324	324	96%	8e-84	93.21	229	=HYPERLINK("https://www.ncbi.nlm.nih.gov/nucleotide/KY769292.1?report=genbank&log$=nucltop&blast_rank=63&RID=2A2RPRX4013","KY769292.1")
Panthera pardus orientalis MHC class I antigen (MHCI) gene, MHCI-2m16 allele, exon 2 and partial cds	Panthera pardus orientalis	324	324	96%	8e-84	93.21	229	=HYPERLINK("https://www.ncbi.nlm.nih.gov/nucleotide/OQ871582.1?report=genbank&log$=nucltop&blast_rank=64&RID=2A2RPRX4013","OQ871582.1")
PREDICTED: Hyaena hyaena class I histocompatibility antigen, Gogo-B*0101 alpha chain-like (LOC120222660), mRNA	Hyaena hyaena	311	311	100%	6e-80	91.27	1218	=HYPERLINK("https://www.ncbi.nlm.nih.gov/nucleotide/XM_039220578.1?report=genbank&log$=nucltop&blast_rank=65&RID=2A2RPRX4013","XM_039220578.1")
PREDICTED: Panthera pardus class I histocompatibility antigen, Gogo-B*0101 alpha chain-like (LOC109261493), mRNA	Panthera pardus	289	289	100%	3e-73	89.52	1511	=HYPERLINK("https://www.ncbi.nlm.nih.gov/nucleotide/XM_053905282.1?report=genbank&log$=nucltop&blast_rank=66&RID=2A2RPRX4013","XM_053905282.1")
Felis catus isolate JI5-0-231 MHC class I antigen (FLAI-H) gene, FLAI-H-FLA-H*004:01:01:01 allele, complete cds	Felis catus	278	278	100%	6e-70	88.65	3295	=HYPERLINK("https://www.ncbi.nlm.nih.gov/nucleotide/MK644241.1?report=genbank&log$=nucltop&blast_rank=67&RID=2A2RPRX4013","MK644241.1")
Felis catus MHC class I antigen (FLAI-H) gene, FLAI-H-FLA-H*004:01:02:01 allele, complete cds	Felis catus	278	278	100%	6e-70	88.65	3235	=HYPERLINK("https://www.ncbi.nlm.nih.gov/nucleotide/OK265074.1?report=genbank&log$=nucltop&blast_rank=68&RID=2A2RPRX4013","OK265074.1")
Felis catus MHC class I antigen (FLAI-H) gene, FLAI-H-FLA-H*004:01:01:06 allele, complete cds	Felis catus	278	278	100%	6e-70	88.65	3235	=HYPERLINK("https://www.ncbi.nlm.nih.gov/nucleotide/OK265073.1?report=genbank&log$=nucltop&blast_rank=69&RID=2A2RPRX4013","OK265073.1")
Felis catus MHC class I antigen (FLAI-H) gene, FLAI-H-FLA-H*004:01:01:05 allele, complete cds	Felis catus	278	278	100%	6e-70	88.65	3236	=HYPERLINK("https://www.ncbi.nlm.nih.gov/nucleotide/OK265072.1?report=genbank&log$=nucltop&blast_rank=70&RID=2A2RPRX4013","OK265072.1")
Felis catus MHC class I antigen (FLAI-H) gene, FLAI-H-FLA-H*004:01:01:04 allele, complete cds	Felis catus	278	278	100%	6e-70	88.65	3285	=HYPERLINK("https://www.ncbi.nlm.nih.gov/nucleotide/OK265071.1?report=genbank&log$=nucltop&blast_rank=71&RID=2A2RPRX4013","OK265071.1")
Felis catus MHC class I antigen (FLAI-H) gene, FLAI-H-FLA-H*004:01:01:03 allele, complete cds	Felis catus	278	278	100%	6e-70	88.65	3285	=HYPERLINK("https://www.ncbi.nlm.nih.gov/nucleotide/OK265070.1?report=genbank&log$=nucltop&blast_rank=72&RID=2A2RPRX4013","OK265070.1")
Felis catus MHC class I antigen (FLAI-H) gene, FLAI-H-FLA-H*004:01:01:02 allele, complete cds	Felis catus	278	278	100%	6e-70	88.65	3290	=HYPERLINK("https://www.ncbi.nlm.nih.gov/nucleotide/OK265069.1?report=genbank&log$=nucltop&blast_rank=73&RID=2A2RPRX4013","OK265069.1")
PREDICTED: Felis catus saoe class I histocompatibility antigen, A alpha chain-like (FLAI-K), transcript variant X4, mRNA	Felis catus	278	278	100%	6e-70	88.65	1551	=HYPERLINK("https://www.ncbi.nlm.nih.gov/nucleotide/XM_045056988.1?report=genbank&log$=nucltop&blast_rank=74&RID=2A2RPRX4013","XM_045056988.1")
Felis catus MHC class I antigen (FLAI-H) gene, FLAI-H*00401 allele, exons 2, 3 and partial cds	Felis catus	278	278	100%	6e-70	88.65	750	=HYPERLINK("https://www.ncbi.nlm.nih.gov/nucleotide/KC763032.1?report=genbank&log$=nucltop&blast_rank=75&RID=2A2RPRX4013","KC763032.1")
Felis catus MHC class I antigen (FLAI-H) mRNA, FLAI-H-FLA-H*004:01 allele, complete cds	Felis catus	278	278	100%	6e-70	88.65	1246	=HYPERLINK("https://www.ncbi.nlm.nih.gov/nucleotide/MN810566.1?report=genbank&log$=nucltop&blast_rank=76&RID=2A2RPRX4013","MN810566.1")
Felis catus MHC class I antigen (FLAI-H) gene, FLAI-H-FLA-H*006:01:01:01 allele, complete cds	Felis catus	272	272	100%	3e-68	88.21	3293	=HYPERLINK("https://www.ncbi.nlm.nih.gov/nucleotide/OK265051.1?report=genbank&log$=nucltop&blast_rank=77&RID=2A2RPRX4013","OK265051.1")
Panthera tigris MHC class I antigen (Pati-MHCI) gene, Pati-MHCI*16 allele, exon 2 and partial cds	Panthera tigris	272	272	100%	3e-68	88.26	258	=HYPERLINK("https://www.ncbi.nlm.nih.gov/nucleotide/MT258452.1?report=genbank&log$=nucltop&blast_rank=78&RID=2A2RPRX4013","MT258452.1")
Felis catus MHC class I antigen (FLAI-H) gene, FLAI-H*00701 allele, exons 2, 3 and partial cds	Felis catus	272	272	100%	3e-68	88.21	750	=HYPERLINK("https://www.ncbi.nlm.nih.gov/nucleotide/KC763033.1?report=genbank&log$=nucltop&blast_rank=79&RID=2A2RPRX4013","KC763033.1")
Felis catus MHC class I antigen (FLAI-H) gene, FLAI-H*00601 allele, exons 2, 3 and partial cds	Felis catus	272	272	100%	3e-68	88.21	750	=HYPERLINK("https://www.ncbi.nlm.nih.gov/nucleotide/KC763031.1?report=genbank&log$=nucltop&blast_rank=80&RID=2A2RPRX4013","KC763031.1")
Panthera tigris tigris MHC class I antigen (Pati-MHCI) gene, Pati-MHCI*0702 allele, partial cds	Panthera tigris tigris	272	272	100%	3e-68	88.26	671	=HYPERLINK("https://www.ncbi.nlm.nih.gov/nucleotide/HQ158003.1?report=genbank&log$=nucltop&blast_rank=81&RID=2A2RPRX4013","HQ158003.1")
Felis catus isolate IH5-1-206 MHC class I antigen (FLAI-H) gene, FLAI-H-FLA-H*008:01:01:01 allele, complete cds	Felis catus	267	267	100%	1e-66	87.77	3298	=HYPERLINK("https://www.ncbi.nlm.nih.gov/nucleotide/MK644239.1?report=genbank&log$=nucltop&blast_rank=82&RID=2A2RPRX4013","MK644239.1")
Felis catus isolate DN5-0-55 MHC class I antigen (FLAI-H) gene, FLAI-H-FLA-H*008:01:01:02 allele, complete cds	Felis catus	267	267	100%	1e-66	87.77	3294	=HYPERLINK("https://www.ncbi.nlm.nih.gov/nucleotide/MK644235.1?report=genbank&log$=nucltop&blast_rank=83&RID=2A2RPRX4013","MK644235.1")
PREDICTED: Panthera pardus DLA class I histocompatibility antigen, A9/A9 alpha chain-like (LOC109261320), transcript variant X6, mRNA	Panthera pardus	267	267	100%	1e-66	87.77	1287	=HYPERLINK("https://www.ncbi.nlm.nih.gov/nucleotide/XM_053905275.1?report=genbank&log$=nucltop&blast_rank=84&RID=2A2RPRX4013","XM_053905275.1")
PREDICTED: Panthera pardus DLA class I histocompatibility antigen, A9/A9 alpha chain-like (LOC109261320), transcript variant X5, mRNA	Panthera pardus	267	267	100%	1e-66	87.77	1155	=HYPERLINK("https://www.ncbi.nlm.nih.gov/nucleotide/XM_053905274.1?report=genbank&log$=nucltop&blast_rank=85&RID=2A2RPRX4013","XM_053905274.1")
PREDICTED: Panthera pardus DLA class I histocompatibility antigen, A9/A9 alpha chain-like (LOC109261320), transcript variant X4, mRNA	Panthera pardus	267	267	100%	1e-66	87.77	1521	=HYPERLINK("https://www.ncbi.nlm.nih.gov/nucleotide/XM_053905273.1?report=genbank&log$=nucltop&blast_rank=86&RID=2A2RPRX4013","XM_053905273.1")
PREDICTED: Panthera pardus DLA class I histocompatibility antigen, A9/A9 alpha chain-like (LOC109261320), transcript variant X3, mRNA	Panthera pardus	267	267	100%	1e-66	87.77	1512	=HYPERLINK("https://www.ncbi.nlm.nih.gov/nucleotide/XM_053905272.1?report=genbank&log$=nucltop&blast_rank=87&RID=2A2RPRX4013","XM_053905272.1")
PREDICTED: Panthera pardus DLA class I histocompatibility antigen, A9/A9 alpha chain-like (LOC109261320), transcript variant X2, mRNA	Panthera pardus	267	267	100%	1e-66	87.77	1521	=HYPERLINK("https://www.ncbi.nlm.nih.gov/nucleotide/XM_053905271.1?report=genbank&log$=nucltop&blast_rank=88&RID=2A2RPRX4013","XM_053905271.1")
Felis catus MHC class I antigen (FLAI-H) gene, FLAI-H-FLA-H*008:02:01:01 allele, complete cds	Felis catus	267	267	100%	1e-66	87.77	3238	=HYPERLINK("https://www.ncbi.nlm.nih.gov/nucleotide/OK265079.1?report=genbank&log$=nucltop&blast_rank=89&RID=2A2RPRX4013","OK265079.1")
Felis catus MHC class I antigen (FLAI-H) gene, FLAI-H-FLA-H*008:01:01:05 allele, complete cds	Felis catus	267	267	100%	1e-66	87.77	3237	=HYPERLINK("https://www.ncbi.nlm.nih.gov/nucleotide/OK265078.1?report=genbank&log$=nucltop&blast_rank=90&RID=2A2RPRX4013","OK265078.1")
Felis catus MHC class I antigen (FLAI-H) gene, FLAI-H-FLA-H*008:01:01:04 allele, complete cds	Felis catus	267	267	100%	1e-66	87.77	3236	=HYPERLINK("https://www.ncbi.nlm.nih.gov/nucleotide/OK265077.1?report=genbank&log$=nucltop&blast_rank=91&RID=2A2RPRX4013","OK265077.1")
Felis catus MHC class I antigen (FLAI-H) gene, FLAI-H-FLA-H*008:01:01:03 allele, complete cds	Felis catus	267	267	100%	1e-66	87.77	3286	=HYPERLINK("https://www.ncbi.nlm.nih.gov/nucleotide/OK265076.1?report=genbank&log$=nucltop&blast_rank=92&RID=2A2RPRX4013","OK265076.1")
Felis catus MHC class I antigen (FLAI-E) gene, FLAI-E-FLA-E*050:01:01:01 allele, complete cds	Felis catus	267	267	100%	1e-66	87.77	3210	=HYPERLINK("https://www.ncbi.nlm.nih.gov/nucleotide/MZ964722.1?report=genbank&log$=nucltop&blast_rank=93&RID=2A2RPRX4013","MZ964722.1")
PREDICTED: Prionailurus bengalensis class I histocompatibility antigen, Gogo-B*0103 alpha chain-like (LOC122489348), transcript variant X11, mRNA	Prionailurus bengalensis	267	267	100%	1e-66	87.83	1409	=HYPERLINK("https://www.ncbi.nlm.nih.gov/nucleotide/XM_043591067.1?report=genbank&log$=nucltop&blast_rank=94&RID=2A2RPRX4013","XM_043591067.1")
PREDICTED: Prionailurus bengalensis class I histocompatibility antigen, Gogo-B*0103 alpha chain-like (LOC122489348), transcript variant X10, mRNA	Prionailurus bengalensis	267	267	100%	1e-66	87.83	1428	=HYPERLINK("https://www.ncbi.nlm.nih.gov/nucleotide/XM_043591065.1?report=genbank&log$=nucltop&blast_rank=95&RID=2A2RPRX4013","XM_043591065.1")
PREDICTED: Prionailurus bengalensis class I histocompatibility antigen, Gogo-B*0103 alpha chain-like (LOC122489348), transcript variant X5, mRNA	Prionailurus bengalensis	267	267	100%	1e-66	87.83	1515	=HYPERLINK("https://www.ncbi.nlm.nih.gov/nucleotide/XM_043591060.1?report=genbank&log$=nucltop&blast_rank=96&RID=2A2RPRX4013","XM_043591060.1")
Felis catus MHC class I antigen (FLAI-H) gene, FLAI-H*008012 allele, exons 2, 3 and partial cds	Felis catus	267	267	100%	1e-66	87.77	750	=HYPERLINK("https://www.ncbi.nlm.nih.gov/nucleotide/KC763035.1?report=genbank&log$=nucltop&blast_rank=97&RID=2A2RPRX4013","KC763035.1")
Felis catus MHC class I antigen (FLAI-H) gene, FLAI-H*008011 allele, exons 2, 3 and partial cds	Felis catus	267	267	100%	1e-66	87.77	750	=HYPERLINK("https://www.ncbi.nlm.nih.gov/nucleotide/KC763034.1?report=genbank&log$=nucltop&blast_rank=98&RID=2A2RPRX4013","KC763034.1")
Panthera tigris tigris MHC class I antigen (Pati-MHCI) gene, Pati-MHCI*0701 allele, partial cds	Panthera tigris tigris	267	267	100%	1e-66	87.83	671	=HYPERLINK("https://www.ncbi.nlm.nih.gov/nucleotide/HQ158002.1?report=genbank&log$=nucltop&blast_rank=99&RID=2A2RPRX4013","HQ158002.1")
Felis catus MHC class I antigen (FLA-Z) gene, FLA-Z*4 allele, exon 2 and partial cds	Felis catus	267	267	76%	1e-66	94.29	187	=HYPERLINK("https://www.ncbi.nlm.nih.gov/nucleotide/AF283077.1?report=genbank&log$=nucltop&blast_rank=100&RID=2A2RPRX4013","AF283077.1")
