## Supplementary material for "Characterization of both major histocompatibility complex classes in a wild social mammal: the banded mongoose": Blast results - MHCI exon 2: 2A2RPRX4013-Alignment-Descriptions Query 11 - Mumu class I-2_10.csv

Description	Scientific Name	Max Score	Total Score	Query Cover	E value	Per. ident	Acc. Len	Accession
Felis catus MHC class I antigen (FLAI-E) gene, FLAI-E-FLA-E*021:02:01:03 allele, complete cds	Felis catus	355	355	100%	3e-93	94.74	3209	=HYPERLINK("https://www.ncbi.nlm.nih.gov/nucleotide/MZ964748.1?report=genbank&log$=nucltop&blast_rank=1&RID=2A2RPRX4013","MZ964748.1")
Felis catus MHC class I antigen (FLAI-E) gene, FLAI-E-FLA-E*021:02:01:02 allele, complete cds	Felis catus	355	355	100%	3e-93	94.74	3250	=HYPERLINK("https://www.ncbi.nlm.nih.gov/nucleotide/MZ964747.1?report=genbank&log$=nucltop&blast_rank=2&RID=2A2RPRX4013","MZ964747.1")
Felis catus MHC class I antigen (FLAI-E) gene, FLAI-E-FLA-E*021:02:01:01 allele, complete cds	Felis catus	355	355	100%	3e-93	94.74	3249	=HYPERLINK("https://www.ncbi.nlm.nih.gov/nucleotide/MZ964746.1?report=genbank&log$=nucltop&blast_rank=3&RID=2A2RPRX4013","MZ964746.1")
Felis catus isolate RO5-0-114 MHC class I antigen (FLA-E) gene, FLA-E*009:03:01:02 allele, complete cds	Felis catus	350	350	100%	1e-91	94.30	3265	=HYPERLINK("https://www.ncbi.nlm.nih.gov/nucleotide/MN069863.1?report=genbank&log$=nucltop&blast_rank=4&RID=2A2RPRX4013","MN069863.1")
Felis catus isolate PM2-0-500 MHC class I antigen (FLA-E) gene, FLA-E*010:01:01:01 allele, complete cds	Felis catus	350	350	100%	1e-91	94.30	3262	=HYPERLINK("https://www.ncbi.nlm.nih.gov/nucleotide/MN069861.1?report=genbank&log$=nucltop&blast_rank=5&RID=2A2RPRX4013","MN069861.1")
Felis catus isolate JI2-0-380 MHC class I antigen (FLA-E) gene, FLA-E*011:01:01:01 allele, complete cds	Felis catus	350	350	100%	1e-91	94.30	3264	=HYPERLINK("https://www.ncbi.nlm.nih.gov/nucleotide/MN069853.1?report=genbank&log$=nucltop&blast_rank=6&RID=2A2RPRX4013","MN069853.1")
Felis catus isolate IH3-1-342 MHC class I antigen (FLA-E) gene, FLA-E*009:03:01:03 allele, complete cds	Felis catus	350	350	100%	1e-91	94.30	3265	=HYPERLINK("https://www.ncbi.nlm.nih.gov/nucleotide/MN069851.1?report=genbank&log$=nucltop&blast_rank=7&RID=2A2RPRX4013","MN069851.1")
Felis catus isolate EH0-0-500 MHC class I antigen (FLA-E) gene, FLA-E*010:01:01:01 allele, complete cds	Felis catus	350	350	100%	1e-91	94.30	3262	=HYPERLINK("https://www.ncbi.nlm.nih.gov/nucleotide/MN069849.1?report=genbank&log$=nucltop&blast_rank=8&RID=2A2RPRX4013","MN069849.1")
Felis catus isolate CBB2-0-223 MHC class I antigen (FLA-E) gene, FLA-E*009:03:01:01 allele, complete cds	Felis catus	350	350	100%	1e-91	94.30	3269	=HYPERLINK("https://www.ncbi.nlm.nih.gov/nucleotide/MN069846.1?report=genbank&log$=nucltop&blast_rank=9&RID=2A2RPRX4013","MN069846.1")
Felis catus isolate CBB2-2-258 MHC class I antigen (FLA-E) gene, FLA-E*009:02:01:01 allele, complete cds	Felis catus	350	350	100%	1e-91	94.30	3273	=HYPERLINK("https://www.ncbi.nlm.nih.gov/nucleotide/MN069845.1?report=genbank&log$=nucltop&blast_rank=10&RID=2A2RPRX4013","MN069845.1")
Felis catus MHC class I antigen (FLAI-E) gene, FLAI-E-FLA-E*010:01:01:02 allele, complete cds	Felis catus	350	350	100%	1e-91	94.30	3242	=HYPERLINK("https://www.ncbi.nlm.nih.gov/nucleotide/MZ964701.1?report=genbank&log$=nucltop&blast_rank=11&RID=2A2RPRX4013","MZ964701.1")
Felis catus MHC class I antigen (FLAI-E) gene, FLAI-E-FLA-E*047:01:01:02 allele, complete cds	Felis catus	350	350	100%	1e-91	94.30	3202	=HYPERLINK("https://www.ncbi.nlm.nih.gov/nucleotide/MZ964700.1?report=genbank&log$=nucltop&blast_rank=12&RID=2A2RPRX4013","MZ964700.1")
Felis catus MHC class I antigen (FLAI-E) gene, FLAI-E-FLA-E*047:01:01:01 allele, complete cds	Felis catus	350	350	100%	1e-91	94.30	3242	=HYPERLINK("https://www.ncbi.nlm.nih.gov/nucleotide/MZ964699.1?report=genbank&log$=nucltop&blast_rank=13&RID=2A2RPRX4013","MZ964699.1")
Felis catus MHC class I antigen (FLAI-E) gene, FLAI-E-FLA-E*046:01:01:02 allele, complete cds	Felis catus	350	350	100%	1e-91	94.30	3203	=HYPERLINK("https://www.ncbi.nlm.nih.gov/nucleotide/MZ964698.1?report=genbank&log$=nucltop&blast_rank=14&RID=2A2RPRX4013","MZ964698.1")
Felis catus MHC class I antigen (FLAI-E) gene, FLAI-E-FLA-E*046:01:01:01 allele, complete cds	Felis catus	350	350	100%	1e-91	94.30	3244	=HYPERLINK("https://www.ncbi.nlm.nih.gov/nucleotide/MZ964697.1?report=genbank&log$=nucltop&blast_rank=15&RID=2A2RPRX4013","MZ964697.1")
Felis catus MHC class I antigen (FLAI-E) gene, FLAI-E-FLA-E*032:01:01:02 allele, complete cds	Felis catus	350	350	100%	1e-91	94.30	3249	=HYPERLINK("https://www.ncbi.nlm.nih.gov/nucleotide/MZ964696.1?report=genbank&log$=nucltop&blast_rank=16&RID=2A2RPRX4013","MZ964696.1")
Felis catus MHC class I antigen (FLAI-E) gene, FLAI-E-FLA-E*032:01:01:01 allele, complete cds	Felis catus	350	350	100%	1e-91	94.30	3254	=HYPERLINK("https://www.ncbi.nlm.nih.gov/nucleotide/MZ964695.1?report=genbank&log$=nucltop&blast_rank=17&RID=2A2RPRX4013","MZ964695.1")
Felis catus MHC class I antigen (FLAI-E) gene, FLAI-E-FLA-E*011:01:01:02 allele, complete cds	Felis catus	350	350	100%	1e-91	94.30	3261	=HYPERLINK("https://www.ncbi.nlm.nih.gov/nucleotide/MZ964694.1?report=genbank&log$=nucltop&blast_rank=18&RID=2A2RPRX4013","MZ964694.1")
Felis catus MHC class I antigen (FLAI-E) gene, FLAI-E-FLA-E*011:01:01:03 allele, complete cds	Felis catus	350	350	100%	1e-91	94.30	3207	=HYPERLINK("https://www.ncbi.nlm.nih.gov/nucleotide/MZ964693.1?report=genbank&log$=nucltop&blast_rank=19&RID=2A2RPRX4013","MZ964693.1")
Felis catus MHC class I antigen (FLAI-E) gene, FLAI-E-FLA-E*009:03:01:07 allele, complete cds	Felis catus	350	350	100%	1e-91	94.30	3205	=HYPERLINK("https://www.ncbi.nlm.nih.gov/nucleotide/MZ964692.1?report=genbank&log$=nucltop&blast_rank=20&RID=2A2RPRX4013","MZ964692.1")
Felis catus MHC class I antigen (FLAI-E) gene, FLAI-E-FLA-E*009:03:01:09 allele, complete cds	Felis catus	350	350	100%	1e-91	94.30	3210	=HYPERLINK("https://www.ncbi.nlm.nih.gov/nucleotide/MZ964691.1?report=genbank&log$=nucltop&blast_rank=21&RID=2A2RPRX4013","MZ964691.1")
Felis catus MHC class I antigen (FLAI-E) pseudogene, FLAI-E-FLA-E*009:03:01:06Q allele, complete sequence	Felis catus	350	350	100%	1e-91	94.30	3245	=HYPERLINK("https://www.ncbi.nlm.nih.gov/nucleotide/MZ964690.1?report=genbank&log$=nucltop&blast_rank=22&RID=2A2RPRX4013","MZ964690.1")
Felis catus MHC class I antigen (FLAI-E) gene, FLAI-E-FLA-E*009:03:01:05 allele, complete cds	Felis catus	350	350	100%	1e-91	94.30	3261	=HYPERLINK("https://www.ncbi.nlm.nih.gov/nucleotide/MZ964689.1?report=genbank&log$=nucltop&blast_rank=23&RID=2A2RPRX4013","MZ964689.1")
Felis catus MHC class I antigen (FLAI-E) gene, FLAI-E-FLA-E*009:03:01:01 allele, complete cds	Felis catus	350	350	100%	1e-91	94.30	3252	=HYPERLINK("https://www.ncbi.nlm.nih.gov/nucleotide/MZ964688.1?report=genbank&log$=nucltop&blast_rank=24&RID=2A2RPRX4013","MZ964688.1")
Felis catus MHC class I antigen (FLAI-E) gene, FLAI-E-FLA-E*009:03:01:08 allele, complete cds	Felis catus	350	350	100%	1e-91	94.30	3209	=HYPERLINK("https://www.ncbi.nlm.nih.gov/nucleotide/MZ964687.1?report=genbank&log$=nucltop&blast_rank=25&RID=2A2RPRX4013","MZ964687.1")
Felis catus MHC class I antigen (FLAI-E) gene, FLAI-E-FLA-E*009:03:01:04 allele, complete cds	Felis catus	350	350	100%	1e-91	94.30	3261	=HYPERLINK("https://www.ncbi.nlm.nih.gov/nucleotide/MZ964686.1?report=genbank&log$=nucltop&blast_rank=26&RID=2A2RPRX4013","MZ964686.1")
Felis catus MHC class I antigen (FLAI-E) gene, FLAI-E*01101 allele, exons 2, 3 and partial cds	Felis catus	350	350	100%	1e-91	94.30	745	=HYPERLINK("https://www.ncbi.nlm.nih.gov/nucleotide/KC763021.1?report=genbank&log$=nucltop&blast_rank=27&RID=2A2RPRX4013","KC763021.1")
Felis catus MHC class I antigen (FLAI-E) gene, FLAI-E*01001 allele, exons 2, 3 and partial cds	Felis catus	350	350	100%	1e-91	94.30	745	=HYPERLINK("https://www.ncbi.nlm.nih.gov/nucleotide/KC763020.1?report=genbank&log$=nucltop&blast_rank=28&RID=2A2RPRX4013","KC763020.1")
Felis catus MHC class I antigen (FLAI-E) gene, FLAI-E*00902 allele, exons 2, 3 and partial cds	Felis catus	350	350	100%	1e-91	94.30	745	=HYPERLINK("https://www.ncbi.nlm.nih.gov/nucleotide/KC763019.1?report=genbank&log$=nucltop&blast_rank=29&RID=2A2RPRX4013","KC763019.1")
Felis catus clone FLAA23 major histocompatibility complex class I antigen (FLA-I) mRNA, complete cds	Felis catus	350	350	100%	1e-91	94.30	1462	=HYPERLINK("https://www.ncbi.nlm.nih.gov/nucleotide/U07669.1?report=genbank&log$=nucltop&blast_rank=30&RID=2A2RPRX4013","U07669.1")
Felis catus isolate TZ2-0-353 MHC class I antigen (FLA-E) gene, FLA-E*021:01:01:01 allele, complete cds	Felis catus	344	344	100%	6e-90	93.86	3271	=HYPERLINK("https://www.ncbi.nlm.nih.gov/nucleotide/MN069865.1?report=genbank&log$=nucltop&blast_rank=31&RID=2A2RPRX4013","MN069865.1")
PREDICTED: Panthera pardus class I histocompatibility antigen, Gogo-B*0103 alpha chain-like (LOC128777755), transcript variant X3, mRNA	Panthera pardus	344	344	100%	6e-90	93.86	1571	=HYPERLINK("https://www.ncbi.nlm.nih.gov/nucleotide/XM_053905281.1?report=genbank&log$=nucltop&blast_rank=32&RID=2A2RPRX4013","XM_053905281.1")
PREDICTED: Panthera pardus class I histocompatibility antigen, Gogo-B*0103 alpha chain-like (LOC128777755), transcript variant X2, mRNA	Panthera pardus	344	344	100%	6e-90	93.86	1543	=HYPERLINK("https://www.ncbi.nlm.nih.gov/nucleotide/XM_053905280.1?report=genbank&log$=nucltop&blast_rank=33&RID=2A2RPRX4013","XM_053905280.1")
PREDICTED: Panthera pardus class I histocompatibility antigen, Gogo-B*0103 alpha chain-like (LOC128777755), transcript variant X1, mRNA	Panthera pardus	344	344	100%	6e-90	93.86	1537	=HYPERLINK("https://www.ncbi.nlm.nih.gov/nucleotide/XM_053905279.1?report=genbank&log$=nucltop&blast_rank=34&RID=2A2RPRX4013","XM_053905279.1")
PREDICTED: Panthera leo DLA class I histocompatibility antigen, A9/A9 alpha chain-like (LOC122219669), mRNA	Panthera leo	344	344	100%	6e-90	93.86	1544	=HYPERLINK("https://www.ncbi.nlm.nih.gov/nucleotide/XM_042938192.1?report=genbank&log$=nucltop&blast_rank=35&RID=2A2RPRX4013","XM_042938192.1")
PREDICTED: Panthera leo DLA class I histocompatibility antigen, A9/A9 alpha chain-like (LOC122219667), mRNA	Panthera leo	344	344	100%	6e-90	93.86	1538	=HYPERLINK("https://www.ncbi.nlm.nih.gov/nucleotide/XM_042938190.1?report=genbank&log$=nucltop&blast_rank=36&RID=2A2RPRX4013","XM_042938190.1")
Felis catus MHC class I antigen (FLAI-E) mRNA, FLAI-E-FLA-E*021:01 allele, complete cds	Felis catus	344	344	100%	6e-90	93.86	1247	=HYPERLINK("https://www.ncbi.nlm.nih.gov/nucleotide/MN810561.1?report=genbank&log$=nucltop&blast_rank=37&RID=2A2RPRX4013","MN810561.1")
Felis catus clone FLAA1 major histocompatibility complex class I antigen (FLA-I) mRNA, complete cds	Felis catus	344	344	100%	6e-90	93.86	1467	=HYPERLINK("https://www.ncbi.nlm.nih.gov/nucleotide/U07667.1?report=genbank&log$=nucltop&blast_rank=38&RID=2A2RPRX4013","U07667.1")
Panthera pardus MHC class I antigen (Papa_MHCI) gene, Papa_MHCI*01 allele, partial cds	Panthera pardus	340	340	96%	8e-89	94.55	229	=HYPERLINK("https://www.ncbi.nlm.nih.gov/nucleotide/HQ318105.1?report=genbank&log$=nucltop&blast_rank=39&RID=2A2RPRX4013","HQ318105.1")
Felis catus isolate PC2-0-496 MHC class I antigen (FLA-E) gene, FLA-E*012:01:01:01 allele, complete cds	Felis catus	339	339	100%	3e-88	93.42	3265	=HYPERLINK("https://www.ncbi.nlm.nih.gov/nucleotide/MN069859.1?report=genbank&log$=nucltop&blast_rank=40&RID=2A2RPRX4013","MN069859.1")
Felis catus isolate ML11-0-21 MHC class I antigen (FLA-E) pseudogene, FLA-E*013:01:01:01Q allele, partial sequence	Felis catus	339	339	100%	3e-88	93.42	2845	=HYPERLINK("https://www.ncbi.nlm.nih.gov/nucleotide/MN069856.1?report=genbank&log$=nucltop&blast_rank=41&RID=2A2RPRX4013","MN069856.1")
PREDICTED: Panthera onca BOLA class I histocompatibility antigen, alpha chain BL3-7-like (LOC132675986), partial mRNA	Panthera onca	339	339	100%	3e-88	93.42	747	=HYPERLINK("https://www.ncbi.nlm.nih.gov/nucleotide/XM_060628178.1?report=genbank&log$=nucltop&blast_rank=42&RID=2A2RPRX4013","XM_060628178.1")
Felis catus MHC class I antigen (FLAI-E) gene, FLAI-E-FLA-E*013:01:01:02 allele, complete cds	Felis catus	339	339	100%	3e-88	93.42	3249	=HYPERLINK("https://www.ncbi.nlm.nih.gov/nucleotide/MZ964672.1?report=genbank&log$=nucltop&blast_rank=43&RID=2A2RPRX4013","MZ964672.1")
Felis catus MHC class I antigen (FLAI-E) gene, FLAI-E-FLA-E*012:01:01:03 allele, complete cds	Felis catus	339	339	100%	3e-88	93.42	3247	=HYPERLINK("https://www.ncbi.nlm.nih.gov/nucleotide/MZ964669.1?report=genbank&log$=nucltop&blast_rank=44&RID=2A2RPRX4013","MZ964669.1")
Felis catus MHC class I antigen (FLAI-E) gene, FLAI-E-FLA-E*012:01:01:04 allele, complete cds	Felis catus	339	339	100%	3e-88	93.42	3205	=HYPERLINK("https://www.ncbi.nlm.nih.gov/nucleotide/MZ964668.1?report=genbank&log$=nucltop&blast_rank=45&RID=2A2RPRX4013","MZ964668.1")
Felis catus MHC class I antigen (FLAI-E) gene, FLAI-E-FLA-E*012:01:01:02 allele, complete cds	Felis catus	339	339	100%	3e-88	93.42	3206	=HYPERLINK("https://www.ncbi.nlm.nih.gov/nucleotide/MZ964667.1?report=genbank&log$=nucltop&blast_rank=46&RID=2A2RPRX4013","MZ964667.1")
Felis catus MHC class I antigen (FLAI-E) gene, FLAI-E-FLA-E*030:02:01:01 allele, complete cds	Felis catus	339	339	100%	3e-88	93.42	3266	=HYPERLINK("https://www.ncbi.nlm.nih.gov/nucleotide/MZ964666.1?report=genbank&log$=nucltop&blast_rank=47&RID=2A2RPRX4013","MZ964666.1")
PREDICTED: Prionailurus viverrinus class I histocompatibility antigen, Gogo-B*0103 alpha chain-like (LOC125166136), transcript variant X2, mRNA	Prionailurus viverrinus	339	339	100%	3e-88	93.42	1511	=HYPERLINK("https://www.ncbi.nlm.nih.gov/nucleotide/XM_047859868.1?report=genbank&log$=nucltop&blast_rank=48&RID=2A2RPRX4013","XM_047859868.1")
PREDICTED: Prionailurus viverrinus class I histocompatibility antigen, Gogo-B*0103 alpha chain-like (LOC125166136), transcript variant X1, mRNA	Prionailurus viverrinus	339	339	100%	3e-88	93.42	1544	=HYPERLINK("https://www.ncbi.nlm.nih.gov/nucleotide/XM_047859867.1?report=genbank&log$=nucltop&blast_rank=49&RID=2A2RPRX4013","XM_047859867.1")
PREDICTED: Panthera leo DLA class I histocompatibility antigen, A9/A9 alpha chain-like (LOC122219668), mRNA	Panthera leo	339	339	100%	3e-88	93.45	1542	=HYPERLINK("https://www.ncbi.nlm.nih.gov/nucleotide/XM_042938191.1?report=genbank&log$=nucltop&blast_rank=50&RID=2A2RPRX4013","XM_042938191.1")
Felis catus MHC class I antigen (FLAI-E) gene, FLAI-E-FLA-E*01301 allele, exons 1 through 4 and partial cds	Felis catus	339	339	100%	3e-88	93.42	1909	=HYPERLINK("https://www.ncbi.nlm.nih.gov/nucleotide/KC763071.1?report=genbank&log$=nucltop&blast_rank=51&RID=2A2RPRX4013","KC763071.1")
Felis catus MHC class I antigen (FLAI-E) gene, FLAI-E*01301 allele, exons 2, 3 and partial cds	Felis catus	339	339	100%	3e-88	93.42	745	=HYPERLINK("https://www.ncbi.nlm.nih.gov/nucleotide/KC763023.1?report=genbank&log$=nucltop&blast_rank=52&RID=2A2RPRX4013","KC763023.1")
Felis catus MHC class I antigen (FLAI-E) gene, FLAI-E*01201 allele, exons 2, 3 and partial cds	Felis catus	339	339	100%	3e-88	93.42	745	=HYPERLINK("https://www.ncbi.nlm.nih.gov/nucleotide/KC763022.1?report=genbank&log$=nucltop&blast_rank=53&RID=2A2RPRX4013","KC763022.1")
Felis catus clone A*n01 MHC class I antigen alpha chain (FLA-I) mRNA, complete cds	Felis catus	339	339	100%	3e-88	93.42	1089	=HYPERLINK("https://www.ncbi.nlm.nih.gov/nucleotide/EU915355.1?report=genbank&log$=nucltop&blast_rank=54&RID=2A2RPRX4013","EU915355.1")
PREDICTED: Lynx canadensis DLA class I histocompatibility antigen, A9/A9 alpha chain (LOC115513705), transcript variant X2, mRNA	Lynx canadensis	333	333	100%	1e-86	92.98	1504	=HYPERLINK("https://www.ncbi.nlm.nih.gov/nucleotide/XM_030315041.1?report=genbank&log$=nucltop&blast_rank=55&RID=2A2RPRX4013","XM_030315041.1")
PREDICTED: Lynx canadensis DLA class I histocompatibility antigen, A9/A9 alpha chain (LOC115513705), transcript variant X1, mRNA	Lynx canadensis	333	333	100%	1e-86	92.98	1503	=HYPERLINK("https://www.ncbi.nlm.nih.gov/nucleotide/XM_030315040.1?report=genbank&log$=nucltop&blast_rank=56&RID=2A2RPRX4013","XM_030315040.1")
Felis catus isolate MH4-0-436 MHC class I antigen (FLA-E) gene, FLA-E*029:01:01:01 allele, complete cds	Felis catus	333	333	100%	1e-86	92.98	3260	=HYPERLINK("https://www.ncbi.nlm.nih.gov/nucleotide/MN069855.1?report=genbank&log$=nucltop&blast_rank=57&RID=2A2RPRX4013","MN069855.1")
Felis catus isolate PC0-0-500 MHC class I antigen (FLAI-K) gene, FLAI-K-FLA-K*015:01:01:01 allele, complete cds	Felis catus	333	333	100%	1e-86	92.98	3271	=HYPERLINK("https://www.ncbi.nlm.nih.gov/nucleotide/MK753267.1?report=genbank&log$=nucltop&blast_rank=58&RID=2A2RPRX4013","MK753267.1")
Felis catus isolate MH1-0-500 MHC class I antigen (FLAI-K) gene, FLAI-K-FLA-K*015:01:01:01 allele, complete cds	Felis catus	333	333	100%	1e-86	92.98	3271	=HYPERLINK("https://www.ncbi.nlm.nih.gov/nucleotide/MK753262.1?report=genbank&log$=nucltop&blast_rank=59&RID=2A2RPRX4013","MK753262.1")
PREDICTED: Ceratotherium simum simum HLA class I histocompatibility antigen, A-11 alpha chain-like (LOC101400572), transcript variant X2, mRNA	Ceratotherium simum simum	333	333	100%	1e-86	92.98	1406	=HYPERLINK("https://www.ncbi.nlm.nih.gov/nucleotide/XM_014796279.1?report=genbank&log$=nucltop&blast_rank=60&RID=2A2RPRX4013","XM_014796279.1")
PREDICTED: Ceratotherium simum simum HLA class I histocompatibility antigen, A-11 alpha chain-like (LOC101400572), transcript variant X1, mRNA	Ceratotherium simum simum	333	333	100%	1e-86	92.98	1205	=HYPERLINK("https://www.ncbi.nlm.nih.gov/nucleotide/XM_014796278.1?report=genbank&log$=nucltop&blast_rank=61&RID=2A2RPRX4013","XM_014796278.1")
Felis catus MHC class I antigen (FLAI-H) gene, FLAI-H-FLA-H*020:01:01:01 allele, complete cds	Felis catus	333	333	100%	1e-86	92.98	3275	=HYPERLINK("https://www.ncbi.nlm.nih.gov/nucleotide/OK265102.1?report=genbank&log$=nucltop&blast_rank=62&RID=2A2RPRX4013","OK265102.1")
Felis catus MHC class I antigen (FLAI-E) gene, FLAI-E-FLA-E*048:01:01:01 allele, complete cds	Felis catus	333	333	100%	1e-86	92.98	3207	=HYPERLINK("https://www.ncbi.nlm.nih.gov/nucleotide/MZ964731.1?report=genbank&log$=nucltop&blast_rank=63&RID=2A2RPRX4013","MZ964731.1")
Felis catus MHC class I antigen (FLAI-E) gene, FLAI-E-FLA-E*039:03:01:02 allele, complete cds	Felis catus	333	333	100%	1e-86	92.98	3199	=HYPERLINK("https://www.ncbi.nlm.nih.gov/nucleotide/MZ964718.1?report=genbank&log$=nucltop&blast_rank=64&RID=2A2RPRX4013","MZ964718.1")
Felis catus MHC class I antigen (FLAI-E) gene, FLAI-E-FLA-E*039:03:01:01 allele, complete cds	Felis catus	333	333	100%	1e-86	92.98	3240	=HYPERLINK("https://www.ncbi.nlm.nih.gov/nucleotide/MZ964716.1?report=genbank&log$=nucltop&blast_rank=65&RID=2A2RPRX4013","MZ964716.1")
Felis catus MHC class I antigen (FLAI-E) gene, FLAI-E-FLA-E*029:01:01:03 allele, complete cds	Felis catus	333	333	100%	1e-86	92.98	3248	=HYPERLINK("https://www.ncbi.nlm.nih.gov/nucleotide/MZ964715.1?report=genbank&log$=nucltop&blast_rank=66&RID=2A2RPRX4013","MZ964715.1")
Felis catus MHC class I antigen (FLAI-E) gene, FLAI-E-FLA-E*029:01:01:02 allele, complete cds	Felis catus	333	333	100%	1e-86	92.98	3256	=HYPERLINK("https://www.ncbi.nlm.nih.gov/nucleotide/MZ964714.1?report=genbank&log$=nucltop&blast_rank=67&RID=2A2RPRX4013","MZ964714.1")
Felis catus MHC class I antigen (FLAI-E) gene, FLAI-E-FLA-E*030:01:01:02 allele, complete cds	Felis catus	333	333	100%	1e-86	92.98	3251	=HYPERLINK("https://www.ncbi.nlm.nih.gov/nucleotide/MZ964671.1?report=genbank&log$=nucltop&blast_rank=68&RID=2A2RPRX4013","MZ964671.1")
Felis catus MHC class I antigen (FLAI-E) gene, FLAI-E-FLA-E*030:01:01:01 allele, complete cds	Felis catus	333	333	100%	1e-86	92.98	3262	=HYPERLINK("https://www.ncbi.nlm.nih.gov/nucleotide/MZ964670.1?report=genbank&log$=nucltop&blast_rank=69&RID=2A2RPRX4013","MZ964670.1")
Equus caballus MHC class I antigen (Eqca-1) gene, Eqca-1*030:01 allele, exons 2 and 3 and partial cds	Equus caballus	333	333	100%	1e-86	92.98	771	=HYPERLINK("https://www.ncbi.nlm.nih.gov/nucleotide/ON863457.1?report=genbank&log$=nucltop&blast_rank=70&RID=2A2RPRX4013","ON863457.1")
Felis catus MHC class I antigen (FLAI-E) mRNA, FLAI-E*01401 allele, partial cds	Felis catus	333	333	100%	1e-86	92.98	827	=HYPERLINK("https://www.ncbi.nlm.nih.gov/nucleotide/KC763050.1?report=genbank&log$=nucltop&blast_rank=71&RID=2A2RPRX4013","KC763050.1")
Felis catus MHC class I antigen (FLAI-E) gene, FLAI-E-FLA-E*01401 allele, exons 1 through 4 and partial cds	Felis catus	333	333	100%	1e-86	92.98	1909	=HYPERLINK("https://www.ncbi.nlm.nih.gov/nucleotide/KC763067.1?report=genbank&log$=nucltop&blast_rank=72&RID=2A2RPRX4013","KC763067.1")
Felis catus MHC class I antigen (FLAI-E) gene, FLAI-E*01401 allele, exons 2, 3 and partial cds	Felis catus	333	333	100%	1e-86	92.98	745	=HYPERLINK("https://www.ncbi.nlm.nih.gov/nucleotide/KC763024.1?report=genbank&log$=nucltop&blast_rank=73&RID=2A2RPRX4013","KC763024.1")
Felis catus MHC class I antigen (FLAI-E) gene, FLAI-E-FLA-E*014:01 allele, complete cds	Felis catus	333	333	100%	1e-86	92.98	3355	=HYPERLINK("https://www.ncbi.nlm.nih.gov/nucleotide/MN939776.1?report=genbank&log$=nucltop&blast_rank=74&RID=2A2RPRX4013","MN939776.1")
Felis catus MHC class I antigen (FLAI-E) gene, FLAI-E-FLA-E*014:01:01:01 allele, complete cds	Felis catus	333	333	100%	1e-86	92.98	3271	=HYPERLINK("https://www.ncbi.nlm.nih.gov/nucleotide/MN822247.1?report=genbank&log$=nucltop&blast_rank=75&RID=2A2RPRX4013","MN822247.1")
Felis catus MHC class I antigen (FLAI-E) mRNA, FLAI-E-FLA-E*029:01 allele, complete cds	Felis catus	333	333	100%	1e-86	92.98	1240	=HYPERLINK("https://www.ncbi.nlm.nih.gov/nucleotide/MN810562.1?report=genbank&log$=nucltop&blast_rank=76&RID=2A2RPRX4013","MN810562.1")
Equus asinus MHC class I antigen (Eqas-N) mRNA, Eqas-N*00901 allele, partial cds	Equus asinus	333	333	100%	1e-86	92.98	1085	=HYPERLINK("https://www.ncbi.nlm.nih.gov/nucleotide/HM053586.1?report=genbank&log$=nucltop&blast_rank=77&RID=2A2RPRX4013","HM053586.1")
Felis catus clone B*n06 MHC class I antigen alpha chain (FLA-I) mRNA, complete cds	Felis catus	333	333	100%	1e-86	92.98	1089	=HYPERLINK("https://www.ncbi.nlm.nih.gov/nucleotide/EU915360.1?report=genbank&log$=nucltop&blast_rank=78&RID=2A2RPRX4013","EU915360.1")
Felis catus MHC class I antigen (FLAI-H) gene, FLAI-H-FLA-H*023:01:01:01 allele, complete cds	Felis catus	327	327	100%	6e-85	92.54	3234	=HYPERLINK("https://www.ncbi.nlm.nih.gov/nucleotide/OK265105.1?report=genbank&log$=nucltop&blast_rank=79&RID=2A2RPRX4013","OK265105.1")
Felis catus MHC class I antigen (FLAI-H) gene, FLAI-H-FLA-H*022:01:01:01 allele, complete cds	Felis catus	327	327	100%	6e-85	92.54	3277	=HYPERLINK("https://www.ncbi.nlm.nih.gov/nucleotide/OK265104.1?report=genbank&log$=nucltop&blast_rank=80&RID=2A2RPRX4013","OK265104.1")
Felis catus MHC class I antigen (FLAI-H) gene, FLAI-H-FLA-H*012:02:01:01 allele, complete cds	Felis catus	327	327	100%	6e-85	92.58	3236	=HYPERLINK("https://www.ncbi.nlm.nih.gov/nucleotide/OK265095.1?report=genbank&log$=nucltop&blast_rank=81&RID=2A2RPRX4013","OK265095.1")
Felis catus MHC class I antigen (FLAI-H) gene, FLAI-H-FLA-H*012:01:01:05 allele, complete cds	Felis catus	327	327	100%	6e-85	92.58	3234	=HYPERLINK("https://www.ncbi.nlm.nih.gov/nucleotide/OK265094.1?report=genbank&log$=nucltop&blast_rank=82&RID=2A2RPRX4013","OK265094.1")
Felis catus MHC class I antigen (FLAI-H) gene, FLAI-H-FLA-H*012:01:01:04 allele, complete cds	Felis catus	327	327	100%	6e-85	92.58	3277	=HYPERLINK("https://www.ncbi.nlm.nih.gov/nucleotide/OK265093.1?report=genbank&log$=nucltop&blast_rank=83&RID=2A2RPRX4013","OK265093.1")
Felis catus MHC class I antigen (FLAI-H) gene, FLAI-H-FLA-H*001:01:01:10 allele, complete cds	Felis catus	327	327	100%	6e-85	92.54	3235	=HYPERLINK("https://www.ncbi.nlm.nih.gov/nucleotide/OK265061.1?report=genbank&log$=nucltop&blast_rank=84&RID=2A2RPRX4013","OK265061.1")
Felis catus MHC class I antigen (FLAI-H) gene, FLAI-H-FLA-H*001:01:01:09 allele, complete cds	Felis catus	327	327	100%	6e-85	92.54	3276	=HYPERLINK("https://www.ncbi.nlm.nih.gov/nucleotide/OK265060.1?report=genbank&log$=nucltop&blast_rank=85&RID=2A2RPRX4013","OK265060.1")
Felis catus MHC class I antigen (FLAI-H) gene, FLAI-H-FLA-H*001:01:01:08 allele, complete cds	Felis catus	327	327	100%	6e-85	92.54	3282	=HYPERLINK("https://www.ncbi.nlm.nih.gov/nucleotide/OK265059.1?report=genbank&log$=nucltop&blast_rank=86&RID=2A2RPRX4013","OK265059.1")
Felis catus MHC class I antigen (FLAI-H) gene, FLAI-H-FLA-H*001:01:01:07 allele, complete cds	Felis catus	327	327	100%	6e-85	92.54	3284	=HYPERLINK("https://www.ncbi.nlm.nih.gov/nucleotide/OK265058.1?report=genbank&log$=nucltop&blast_rank=87&RID=2A2RPRX4013","OK265058.1")
Felis catus MHC class I antigen (FLAI-H) gene, FLAI-H-FLA-H*001:01:01:06 allele, complete cds	Felis catus	327	327	100%	6e-85	92.54	3282	=HYPERLINK("https://www.ncbi.nlm.nih.gov/nucleotide/OK265057.1?report=genbank&log$=nucltop&blast_rank=88&RID=2A2RPRX4013","OK265057.1")
Felis catus MHC class I antigen (FLAI-H) gene, FLAI-H-FLA-H*001:01:01:05 allele, complete cds	Felis catus	327	327	100%	6e-85	92.54	3283	=HYPERLINK("https://www.ncbi.nlm.nih.gov/nucleotide/OK265056.1?report=genbank&log$=nucltop&blast_rank=89&RID=2A2RPRX4013","OK265056.1")
Felis catus MHC class I antigen (FLAI-H) gene, FLAI-H-FLA-H*001:01:01:04 allele, complete cds	Felis catus	327	327	100%	6e-85	92.54	3281	=HYPERLINK("https://www.ncbi.nlm.nih.gov/nucleotide/OK265055.1?report=genbank&log$=nucltop&blast_rank=90&RID=2A2RPRX4013","OK265055.1")
Felis catus MHC class I antigen (FLAI-H) pseudogene, FLAI-H-FLA-H*001:03:01:01Q allele, complete sequence	Felis catus	327	327	100%	6e-85	92.54	3235	=HYPERLINK("https://www.ncbi.nlm.nih.gov/nucleotide/OK265054.1?report=genbank&log$=nucltop&blast_rank=91&RID=2A2RPRX4013","OK265054.1")
Felis catus MHC class I antigen (FLAI-E) gene, FLAI-E-FLA-E*033:01:01:02 allele, complete cds	Felis catus	327	327	100%	6e-85	92.54	3233	=HYPERLINK("https://www.ncbi.nlm.nih.gov/nucleotide/MZ964733.1?report=genbank&log$=nucltop&blast_rank=92&RID=2A2RPRX4013","MZ964733.1")
Felis catus MHC class I antigen (FLAI-E) gene, FLAI-E-FLA-E*033:01:01:01 allele, complete cds	Felis catus	327	327	100%	6e-85	92.54	3252	=HYPERLINK("https://www.ncbi.nlm.nih.gov/nucleotide/MZ964732.1?report=genbank&log$=nucltop&blast_rank=93&RID=2A2RPRX4013","MZ964732.1")
Felis catus MHC class I antigen (FLAI-E) gene, FLAI-E-FLA-E*018:01:01:02 allele, complete cds	Felis catus	327	327	100%	6e-85	92.54	3252	=HYPERLINK("https://www.ncbi.nlm.nih.gov/nucleotide/MZ964723.1?report=genbank&log$=nucltop&blast_rank=94&RID=2A2RPRX4013","MZ964723.1")
Felis catus MHC class I antigen (FLAI-E) gene, FLAI-E-FLA-E*031:01:01:01 allele, complete cds	Felis catus	327	327	100%	6e-85	92.54	3270	=HYPERLINK("https://www.ncbi.nlm.nih.gov/nucleotide/MZ964679.1?report=genbank&log$=nucltop&blast_rank=95&RID=2A2RPRX4013","MZ964679.1")
Equus caballus MHC class I antigen (Eqca-1) gene, Eqca-1*021:01 allele, exons 2 and 3 and partial cds	Equus caballus	327	327	100%	6e-85	92.58	771	=HYPERLINK("https://www.ncbi.nlm.nih.gov/nucleotide/ON863459.1?report=genbank&log$=nucltop&blast_rank=96&RID=2A2RPRX4013","ON863459.1")
Panthera tigris MHC class I antigen (Pati-MHCI) gene, Pati-MHCI*22 allele, exon 2 and partial cds	Panthera tigris	327	327	100%	6e-85	92.54	258	=HYPERLINK("https://www.ncbi.nlm.nih.gov/nucleotide/MT258458.1?report=genbank&log$=nucltop&blast_rank=97&RID=2A2RPRX4013","MT258458.1")
Panthera tigris MHC class I antigen (Pati-MHCI) gene, Pati-MHCI*11 allele, exon 2 and partial cds	Panthera tigris	327	327	100%	6e-85	92.54	258	=HYPERLINK("https://www.ncbi.nlm.nih.gov/nucleotide/MT258449.1?report=genbank&log$=nucltop&blast_rank=98&RID=2A2RPRX4013","MT258449.1")
PREDICTED: Prionailurus viverrinus BOLA class I histocompatibility antigen, alpha chain BL3-7-like (LOC125166135), transcript variant X1, mRNA	Prionailurus viverrinus	327	327	98%	6e-85	92.89	1553	=HYPERLINK("https://www.ncbi.nlm.nih.gov/nucleotide/XM_047859865.1?report=genbank&log$=nucltop&blast_rank=99&RID=2A2RPRX4013","XM_047859865.1")
PREDICTED: Lynx rufus class I histocompatibility antigen, Gogo-B*0103 alpha chain (LOC124528156), mRNA	Lynx rufus	327	327	100%	6e-85	92.54	1498	=HYPERLINK("https://www.ncbi.nlm.nih.gov/nucleotide/XM_047101565.1?report=genbank&log$=nucltop&blast_rank=100&RID=2A2RPRX4013","XM_047101565.1")
