## Supplementary material for "Characterization of both major histocompatibility complex classes in a wild social mammal: the banded mongoose": Blast results - MHCI exon 2: 2A2RPRX4013-Alignment-Descriptions Query 12 - Mumu class I-2_11.csv

Description	Scientific Name	Max Score	Total Score	Query Cover	E value	Per. ident	Acc. Len	Accession
PREDICTED: Suricata suricatta class I histocompatibility antigen, Gogo-B*0103 alpha chain-like (LOC115295434), mRNA	Suricata suricatta	294	294	100%	6e-75	90.00	1412	=HYPERLINK("https://www.ncbi.nlm.nih.gov/nucleotide/XM_029943319.1?report=genbank&log$=nucltop&blast_rank=1&RID=2A2RPRX4013","XM_029943319.1")
Ailuropoda melanoleuca MHC class I antigen (Aime-L) gene, Aime-L*06 allele, exons 2, 3 and partial cds	Ailuropoda melanoleuca	283	283	100%	1e-71	89.04	731	=HYPERLINK("https://www.ncbi.nlm.nih.gov/nucleotide/JX987022.1?report=genbank&log$=nucltop&blast_rank=2&RID=2A2RPRX4013","JX987022.1")
Ailuropoda melanoleuca MHC class I antigen (Aime-I) gene, Aime-I*04 allele, exons 2, 3 and partial cds	Ailuropoda melanoleuca	283	283	100%	1e-71	89.04	738	=HYPERLINK("https://www.ncbi.nlm.nih.gov/nucleotide/JX987013.1?report=genbank&log$=nucltop&blast_rank=3&RID=2A2RPRX4013","JX987013.1")
PREDICTED: Saimiri boliviensis boliviensis saoe class I histocompatibility antigen, A alpha chain-like (LOC101045785), mRNA	Saimiri boliviensis boliviensis	283	283	98%	1e-71	89.33	1531	=HYPERLINK("https://www.ncbi.nlm.nih.gov/nucleotide/XM_039462567.1?report=genbank&log$=nucltop&blast_rank=4&RID=2A2RPRX4013","XM_039462567.1")
Ursus arctos MHC class I antigen (Urar-U) gene, Urar-U*29 allele, partial cds	Ursus arctos	283	283	94%	1e-71	90.28	228	=HYPERLINK("https://www.ncbi.nlm.nih.gov/nucleotide/JX469880.1?report=genbank&log$=nucltop&blast_rank=5&RID=2A2RPRX4013","JX469880.1")
Ailuropoda melanoleuca MHC class I antigen (Aime-128) gene, Aime-128-3 allele, exon 2 and partial cds	Ailuropoda melanoleuca	283	283	100%	1e-71	89.04	270	=HYPERLINK("https://www.ncbi.nlm.nih.gov/nucleotide/EU162676.1?report=genbank&log$=nucltop&blast_rank=6&RID=2A2RPRX4013","EU162676.1")
PREDICTED: Panthera pardus class I histocompatibility antigen, Gogo-B*0101 alpha chain-like (LOC109261493), mRNA	Panthera pardus	278	278	100%	6e-70	88.60	1511	=HYPERLINK("https://www.ncbi.nlm.nih.gov/nucleotide/XM_053905282.1?report=genbank&log$=nucltop&blast_rank=7&RID=2A2RPRX4013","XM_053905282.1")
Callithrix jacchus MHC class I antigen (Caja-G) mRNA, Caja-G*30 allele, partial cds	Callithrix jacchus	278	278	100%	6e-70	88.60	870	=HYPERLINK("https://www.ncbi.nlm.nih.gov/nucleotide/KC903151.1?report=genbank&log$=nucltop&blast_rank=8&RID=2A2RPRX4013","KC903151.1")
Callithrix jacchus partial mRNA for MHC class I antigen (Caja-G gene), allele Caja-G*09:01	Callithrix jacchus	278	278	100%	6e-70	88.60	1095	=HYPERLINK("https://www.ncbi.nlm.nih.gov/nucleotide/HE805606.2?report=genbank&log$=nucltop&blast_rank=9&RID=2A2RPRX4013","HE805606.2")
Callithrix jacchus partial mRNA for MHC class I antigen (Caja-G gene), allele Caja-G*09:03	Callithrix jacchus	278	278	100%	6e-70	88.60	1095	=HYPERLINK("https://www.ncbi.nlm.nih.gov/nucleotide/HE805616.2?report=genbank&log$=nucltop&blast_rank=10&RID=2A2RPRX4013","HE805616.2")
Callithrix jacchus MHC class I antigen (Caja-G) mRNA, Caja-G*a81 allele, partial cds	Callithrix jacchus	278	278	100%	6e-70	88.60	1086	=HYPERLINK("https://www.ncbi.nlm.nih.gov/nucleotide/KC342223.1?report=genbank&log$=nucltop&blast_rank=11&RID=2A2RPRX4013","KC342223.1")
Callithrix jacchus partial Caja-G gene for MHC class I antigen, allele Caja-G*09:01, exons 1-7	Callithrix jacchus	278	278	100%	6e-70	88.60	2724	=HYPERLINK("https://www.ncbi.nlm.nih.gov/nucleotide/HE858586.1?report=genbank&log$=nucltop&blast_rank=12&RID=2A2RPRX4013","HE858586.1")
Callithrix jacchus mRNA for MHC class I protein (Caja-G gene), isolate ergo, osinth, allele Caja-G*11:01:02	Callithrix jacchus	272	272	100%	3e-68	88.16	1095	=HYPERLINK("https://www.ncbi.nlm.nih.gov/nucleotide/LT992519.1?report=genbank&log$=nucltop&blast_rank=13&RID=2A2RPRX4013","LT992519.1")
Callithrix jacchus mRNA for MHC class I protein (Caja-G gene), isolate enwor, allele Caja-G*09:04	Callithrix jacchus	272	272	100%	3e-68	88.16	1095	=HYPERLINK("https://www.ncbi.nlm.nih.gov/nucleotide/LT992513.1?report=genbank&log$=nucltop&blast_rank=14&RID=2A2RPRX4013","LT992513.1")
Callithrix jacchus partial mRNA for MHC class I protein (Caja-G gene), isolate M13024, allele Caja-G*11:05	Callithrix jacchus	272	272	100%	3e-68	88.16	590	=HYPERLINK("https://www.ncbi.nlm.nih.gov/nucleotide/LN994534.1?report=genbank&log$=nucltop&blast_rank=15&RID=2A2RPRX4013","LN994534.1")
Callithrix jacchus MHC class I antigen (Caja-G) mRNA, Caja-G*34 allele, partial cds	Callithrix jacchus	272	272	100%	3e-68	88.16	852	=HYPERLINK("https://www.ncbi.nlm.nih.gov/nucleotide/KC903155.2?report=genbank&log$=nucltop&blast_rank=16&RID=2A2RPRX4013","KC903155.2")
PREDICTED: Callithrix jacchus saoe class I histocompatibility antigen, A alpha chain (LOC118151094), mRNA	Callithrix jacchus	272	272	100%	3e-68	88.16	2149	=HYPERLINK("https://www.ncbi.nlm.nih.gov/nucleotide/XM_035290239.2?report=genbank&log$=nucltop&blast_rank=17&RID=2A2RPRX4013","XM_035290239.2")
PREDICTED: Callithrix jacchus saoe class I histocompatibility antigen, A alpha chain (LOC118151319), mRNA	Callithrix jacchus	272	272	100%	3e-68	88.16	1862	=HYPERLINK("https://www.ncbi.nlm.nih.gov/nucleotide/XM_035290506.2?report=genbank&log$=nucltop&blast_rank=18&RID=2A2RPRX4013","XM_035290506.2")
Cercocebus atys MHC class I antigen (Ceat-B) mRNA, Ceat-B*04:02 allele, complete cds	Cercocebus atys	272	272	100%	3e-68	88.16	1544	=HYPERLINK("https://www.ncbi.nlm.nih.gov/nucleotide/KP176500.1?report=genbank&log$=nucltop&blast_rank=19&RID=2A2RPRX4013","KP176500.1")
Halichoerus grypus MHC class I antigen (HagrN) gene, HagrN-Hagr-ex2ST*12:02 allele, exon 2 and partial cds	Halichoerus grypus	272	272	92%	3e-68	90.00	232	=HYPERLINK("https://www.ncbi.nlm.nih.gov/nucleotide/OM648990.1?report=genbank&log$=nucltop&blast_rank=20&RID=2A2RPRX4013","OM648990.1")
PREDICTED: Prionailurus bengalensis class I histocompatibility antigen, Gogo-B*0103 alpha chain-like (LOC122489348), transcript variant X11, mRNA	Prionailurus bengalensis	272	272	100%	3e-68	88.16	1409	=HYPERLINK("https://www.ncbi.nlm.nih.gov/nucleotide/XM_043591067.1?report=genbank&log$=nucltop&blast_rank=21&RID=2A2RPRX4013","XM_043591067.1")
PREDICTED: Prionailurus bengalensis class I histocompatibility antigen, Gogo-B*0103 alpha chain-like (LOC122489348), transcript variant X10, mRNA	Prionailurus bengalensis	272	272	100%	3e-68	88.16	1428	=HYPERLINK("https://www.ncbi.nlm.nih.gov/nucleotide/XM_043591065.1?report=genbank&log$=nucltop&blast_rank=22&RID=2A2RPRX4013","XM_043591065.1")
PREDICTED: Prionailurus bengalensis class I histocompatibility antigen, Gogo-B*0103 alpha chain-like (LOC122489348), transcript variant X5, mRNA	Prionailurus bengalensis	272	272	100%	3e-68	88.16	1515	=HYPERLINK("https://www.ncbi.nlm.nih.gov/nucleotide/XM_043591060.1?report=genbank&log$=nucltop&blast_rank=23&RID=2A2RPRX4013","XM_043591060.1")
Callithrix jacchus partial mRNA for MHC class I antigen (Caja-G gene), allele Caja-G*11:01:02	Callithrix jacchus	272	272	100%	3e-68	88.16	1090	=HYPERLINK("https://www.ncbi.nlm.nih.gov/nucleotide/HE805597.2?report=genbank&log$=nucltop&blast_rank=24&RID=2A2RPRX4013","HE805597.2")
Callithrix jacchus partial mRNA for MHC class I antigen (Caja-G gene), allele Caja-G*11:03	Callithrix jacchus	272	272	100%	3e-68	88.16	1095	=HYPERLINK("https://www.ncbi.nlm.nih.gov/nucleotide/HE805621.2?report=genbank&log$=nucltop&blast_rank=25&RID=2A2RPRX4013","HE805621.2")
Callithrix jacchus partial mRNA for MHC class I antigen (Caja-G gene), allele Caja-G*09:04	Callithrix jacchus	272	272	100%	3e-68	88.16	1095	=HYPERLINK("https://www.ncbi.nlm.nih.gov/nucleotide/HE805617.2?report=genbank&log$=nucltop&blast_rank=26&RID=2A2RPRX4013","HE805617.2")
Callithrix jacchus isolate IB10-14 MHC class I antigen mRNA, complete cds	Callithrix jacchus	272	272	100%	3e-68	88.16	1095	=HYPERLINK("https://www.ncbi.nlm.nih.gov/nucleotide/KC510691.1?report=genbank&log$=nucltop&blast_rank=27&RID=2A2RPRX4013","KC510691.1")
Callithrix jacchus partial mRNA for MHC class I antigen (Caja-G gene), allele Caja-G*11:02	Callithrix jacchus	272	272	100%	3e-68	88.16	1095	=HYPERLINK("https://www.ncbi.nlm.nih.gov/nucleotide/HE805612.2?report=genbank&log$=nucltop&blast_rank=28&RID=2A2RPRX4013","HE805612.2")
Callithrix jacchus partial Caja-G gene for MHC class I antigen, allele Caja-G*11:02, exons 1-7	Callithrix jacchus	272	272	100%	3e-68	88.16	2755	=HYPERLINK("https://www.ncbi.nlm.nih.gov/nucleotide/HE858588.1?report=genbank&log$=nucltop&blast_rank=29&RID=2A2RPRX4013","HE858588.1")
Callithrix jacchus partial Caja-G gene for MHC class I antigen, allele Caja-G*11:01:02, exons 1-7	Callithrix jacchus	272	272	100%	3e-68	88.16	2755	=HYPERLINK("https://www.ncbi.nlm.nih.gov/nucleotide/HE858587.1?report=genbank&log$=nucltop&blast_rank=30&RID=2A2RPRX4013","HE858587.1")
Callithrix jacchus MHC class I antigen (Caja-G) mRNA, Caja-G*a14 allele, partial cds	Callithrix jacchus	272	272	100%	3e-68	88.16	1086	=HYPERLINK("https://www.ncbi.nlm.nih.gov/nucleotide/JX826613.1?report=genbank&log$=nucltop&blast_rank=31&RID=2A2RPRX4013","JX826613.1")
Ailuropoda melanoleuca MHC class I antigen (Aime-128) gene, Aime-128-8 allele, exon 2 and partial cds	Ailuropoda melanoleuca	272	272	100%	3e-68	88.16	270	=HYPERLINK("https://www.ncbi.nlm.nih.gov/nucleotide/EU162681.1?report=genbank&log$=nucltop&blast_rank=32&RID=2A2RPRX4013","EU162681.1")
Ailuropoda melanoleuca MHC class I antigen (Aime-128) gene, Aime-128-4 allele, exon 2 and partial cds	Ailuropoda melanoleuca	272	272	100%	3e-68	88.16	270	=HYPERLINK("https://www.ncbi.nlm.nih.gov/nucleotide/EU162677.1?report=genbank&log$=nucltop&blast_rank=33&RID=2A2RPRX4013","EU162677.1")
Callithrix jacchus partial mRNA for MHC class I antigen (Caja-G gene), allele Caja-G*11:01:01	Callithrix jacchus	272	272	100%	3e-68	88.16	1071	=HYPERLINK("https://www.ncbi.nlm.nih.gov/nucleotide/HE805596.1?report=genbank&log$=nucltop&blast_rank=34&RID=2A2RPRX4013","HE805596.1")
Callithrix jacchus partial mRNA for MHC class I protein (Caja-G gene), isolate M06024, allele Caja-G*11:04	Callithrix jacchus	270	270	98%	1e-67	88.39	591	=HYPERLINK("https://www.ncbi.nlm.nih.gov/nucleotide/LN994533.1?report=genbank&log$=nucltop&blast_rank=35&RID=2A2RPRX4013","LN994533.1")
Lynx canadensis MHC class I antigen (Lyca-MHCI) gene, Lyca-MHCI*15 allele, exon 2 and partial cds	Lynx canadensis	268	268	96%	4e-67	88.64	229	=HYPERLINK("https://www.ncbi.nlm.nih.gov/nucleotide/KY769301.1?report=genbank&log$=nucltop&blast_rank=36&RID=2A2RPRX4013","KY769301.1")
PREDICTED: Acinonyx jubatus DLA class I histocompatibility antigen, A9/A9 alpha chain-like (LOC106966636), mRNA	Acinonyx jubatus	268	268	98%	4e-67	88.16	1697	=HYPERLINK("https://www.ncbi.nlm.nih.gov/nucleotide/XM_053223385.1?report=genbank&log$=nucltop&blast_rank=37&RID=2A2RPRX4013","XM_053223385.1")
PREDICTED: Panthera pardus DLA class I histocompatibility antigen, A9/A9 alpha chain-like (LOC109261320), transcript variant X6, mRNA	Panthera pardus	267	267	100%	1e-66	87.72	1287	=HYPERLINK("https://www.ncbi.nlm.nih.gov/nucleotide/XM_053905275.1?report=genbank&log$=nucltop&blast_rank=38&RID=2A2RPRX4013","XM_053905275.1")
PREDICTED: Panthera pardus DLA class I histocompatibility antigen, A9/A9 alpha chain-like (LOC109261320), transcript variant X5, mRNA	Panthera pardus	267	267	100%	1e-66	87.72	1155	=HYPERLINK("https://www.ncbi.nlm.nih.gov/nucleotide/XM_053905274.1?report=genbank&log$=nucltop&blast_rank=39&RID=2A2RPRX4013","XM_053905274.1")
PREDICTED: Panthera pardus DLA class I histocompatibility antigen, A9/A9 alpha chain-like (LOC109261320), transcript variant X4, mRNA	Panthera pardus	267	267	100%	1e-66	87.72	1521	=HYPERLINK("https://www.ncbi.nlm.nih.gov/nucleotide/XM_053905273.1?report=genbank&log$=nucltop&blast_rank=40&RID=2A2RPRX4013","XM_053905273.1")
PREDICTED: Panthera pardus DLA class I histocompatibility antigen, A9/A9 alpha chain-like (LOC109261320), transcript variant X3, mRNA	Panthera pardus	267	267	100%	1e-66	87.72	1512	=HYPERLINK("https://www.ncbi.nlm.nih.gov/nucleotide/XM_053905272.1?report=genbank&log$=nucltop&blast_rank=41&RID=2A2RPRX4013","XM_053905272.1")
PREDICTED: Panthera pardus DLA class I histocompatibility antigen, A9/A9 alpha chain-like (LOC109261320), transcript variant X2, mRNA	Panthera pardus	267	267	100%	1e-66	87.72	1521	=HYPERLINK("https://www.ncbi.nlm.nih.gov/nucleotide/XM_053905271.1?report=genbank&log$=nucltop&blast_rank=42&RID=2A2RPRX4013","XM_053905271.1")
Cercocebus atys MHC class I antigen (Ceat-B) mRNA, Ceat-B*04:01 allele, complete cds	Cercocebus atys	267	267	100%	1e-66	87.77	1089	=HYPERLINK("https://www.ncbi.nlm.nih.gov/nucleotide/KP176482.1?report=genbank&log$=nucltop&blast_rank=43&RID=2A2RPRX4013","KP176482.1")
Felis catus MHC class I antigen (FLAI-H) gene, FLAI-H-FLA-H*006:01:01:01 allele, complete cds	Felis catus	267	267	100%	1e-66	87.72	3293	=HYPERLINK("https://www.ncbi.nlm.nih.gov/nucleotide/OK265051.1?report=genbank&log$=nucltop&blast_rank=44&RID=2A2RPRX4013","OK265051.1")
Equus caballus MHC class I antigen (Eqca-1) gene, Eqca-1-Eqca-022:01 allele, exons 2 and 3 and partial cds	Equus caballus	267	267	100%	1e-66	87.72	771	=HYPERLINK("https://www.ncbi.nlm.nih.gov/nucleotide/ON863435.1?report=genbank&log$=nucltop&blast_rank=45&RID=2A2RPRX4013","ON863435.1")
PREDICTED: Lutra lutra DLA class I histocompatibility antigen, A9/A9 alpha chain-like (LOC125101804), mRNA	Lutra lutra	267	267	100%	1e-66	87.72	1660	=HYPERLINK("https://www.ncbi.nlm.nih.gov/nucleotide/XM_047732295.1?report=genbank&log$=nucltop&blast_rank=46&RID=2A2RPRX4013","XM_047732295.1")
Ailuropoda melanoleuca MHC class I antigen (Aime-I) gene, Aime-I*05 allele, exons 2, 3 and partial cds	Ailuropoda melanoleuca	267	267	100%	1e-66	87.72	731	=HYPERLINK("https://www.ncbi.nlm.nih.gov/nucleotide/JX987014.1?report=genbank&log$=nucltop&blast_rank=47&RID=2A2RPRX4013","JX987014.1")
Ailuropoda melanoleuca MHC class I antigen (Aime-I) gene, Aime-I*01 allele, exons 2, 3 and partial cds	Ailuropoda melanoleuca	267	267	100%	1e-66	87.72	731	=HYPERLINK("https://www.ncbi.nlm.nih.gov/nucleotide/JX987010.1?report=genbank&log$=nucltop&blast_rank=48&RID=2A2RPRX4013","JX987010.1")
Felis catus MHC class I antigen (FLAI-H) gene, FLAI-H*00701 allele, exons 2, 3 and partial cds	Felis catus	267	267	100%	1e-66	87.72	750	=HYPERLINK("https://www.ncbi.nlm.nih.gov/nucleotide/KC763033.1?report=genbank&log$=nucltop&blast_rank=49&RID=2A2RPRX4013","KC763033.1")
Felis catus MHC class I antigen (FLAI-H) gene, FLAI-H*00601 allele, exons 2, 3 and partial cds	Felis catus	267	267	100%	1e-66	87.72	750	=HYPERLINK("https://www.ncbi.nlm.nih.gov/nucleotide/KC763031.1?report=genbank&log$=nucltop&blast_rank=50&RID=2A2RPRX4013","KC763031.1")
Callithrix jacchus partial mRNA for MHC class I antigen (Caja-G gene), allele Caja-G*09:02	Callithrix jacchus	267	267	100%	1e-66	87.72	1095	=HYPERLINK("https://www.ncbi.nlm.nih.gov/nucleotide/HE805615.2?report=genbank&log$=nucltop&blast_rank=51&RID=2A2RPRX4013","HE805615.2")
Ursus arctos MHC class I antigen (Urar-U) gene, Urar-U*27 allele, partial cds	Ursus arctos	267	267	96%	1e-66	88.58	228	=HYPERLINK("https://www.ncbi.nlm.nih.gov/nucleotide/JX469878.1?report=genbank&log$=nucltop&blast_rank=52&RID=2A2RPRX4013","JX469878.1")
Panthera tigris tigris MHC class I antigen (Pati-MHCI) gene, Pati-MHCI*0702 allele, partial cds	Panthera tigris tigris	267	267	100%	1e-66	87.72	671	=HYPERLINK("https://www.ncbi.nlm.nih.gov/nucleotide/HQ158003.1?report=genbank&log$=nucltop&blast_rank=53&RID=2A2RPRX4013","HQ158003.1")
Equus caballus mRNA for MHC class I antigen, complete cds, clone: A68	Equus caballus	267	267	100%	1e-66	87.72	1604	=HYPERLINK("https://www.ncbi.nlm.nih.gov/nucleotide/AB525079.1?report=genbank&log$=nucltop&blast_rank=54&RID=2A2RPRX4013","AB525079.1")
Ailuropoda melanoleuca MHC class I antigen (Aime-128) gene, Aime-128-5 allele, exon 2 and partial cds	Ailuropoda melanoleuca	267	267	100%	1e-66	87.72	270	=HYPERLINK("https://www.ncbi.nlm.nih.gov/nucleotide/EU162678.1?report=genbank&log$=nucltop&blast_rank=55&RID=2A2RPRX4013","EU162678.1")
Lemur catta gene for MHC class I antigen, partial cds, allele: Leca-W06*05	Lemur catta	267	267	100%	1e-66	87.77	734	=HYPERLINK("https://www.ncbi.nlm.nih.gov/nucleotide/AB098438.1?report=genbank&log$=nucltop&blast_rank=56&RID=2A2RPRX4013","AB098438.1")
Lemur catta gene for MHC class I antigen, partial cds, allele: Leca-W04*05	Lemur catta	267	267	100%	1e-66	87.77	735	=HYPERLINK("https://www.ncbi.nlm.nih.gov/nucleotide/AB098430.1?report=genbank&log$=nucltop&blast_rank=57&RID=2A2RPRX4013","AB098430.1")
Eulemur macaco macaco gene for MHC class I antigen, partial cds, allele: Eumm-W28*01	Eulemur macaco macaco	267	267	100%	1e-66	87.72	734	=HYPERLINK("https://www.ncbi.nlm.nih.gov/nucleotide/AB098387.1?report=genbank&log$=nucltop&blast_rank=58&RID=2A2RPRX4013","AB098387.1")
PREDICTED: Prionailurus bengalensis class I histocompatibility antigen, Gogo-C*0203 alpha chain-like (LOC122489346), mRNA	Prionailurus bengalensis	263	263	98%	2e-65	87.72	1635	=HYPERLINK("https://www.ncbi.nlm.nih.gov/nucleotide/XM_043591053.1?report=genbank&log$=nucltop&blast_rank=59&RID=2A2RPRX4013","XM_043591053.1")
PREDICTED: Puma yagouaroundi DLA class I histocompatibility antigen, A9/A9 alpha chain-like (LOC121023115), mRNA	Puma yagouaroundi	263	263	98%	2e-65	87.72	1669	=HYPERLINK("https://www.ncbi.nlm.nih.gov/nucleotide/XM_040464816.1?report=genbank&log$=nucltop&blast_rank=60&RID=2A2RPRX4013","XM_040464816.1")
Chlorocebus sabaeus mRNA for MHC class 1 protein (Chsa-B gene), isolate AGM072, allele Chsa-B*40:02	Chlorocebus sabaeus	261	261	100%	6e-65	87.28	1080	=HYPERLINK("https://www.ncbi.nlm.nih.gov/nucleotide/LT546083.1?report=genbank&log$=nucltop&blast_rank=61&RID=2A2RPRX4013","LT546083.1")
Chlorocebus sabaeus mRNA for MHC class 1 protein (Chsa-B gene), isolate AGM073, allele Chsa-B*40:01	Chlorocebus sabaeus	261	261	100%	6e-65	87.28	1080	=HYPERLINK("https://www.ncbi.nlm.nih.gov/nucleotide/LT546082.1?report=genbank&log$=nucltop&blast_rank=62&RID=2A2RPRX4013","LT546082.1")
Callithrix jacchus partial mRNA for MHC class I antigen (CaJa-G gene), allele Caja-G*10:03:01	Callithrix jacchus	261	261	100%	6e-65	87.34	852	=HYPERLINK("https://www.ncbi.nlm.nih.gov/nucleotide/HE962238.2?report=genbank&log$=nucltop&blast_rank=63&RID=2A2RPRX4013","HE962238.2")
Callithrix jacchus MHC class I antigen (Caja-G) mRNA, Caja-G*41 allele, partial cds	Callithrix jacchus	261	261	100%	6e-65	87.28	852	=HYPERLINK("https://www.ncbi.nlm.nih.gov/nucleotide/KC903162.2?report=genbank&log$=nucltop&blast_rank=64&RID=2A2RPRX4013","KC903162.2")
Callithrix jacchus MHC class I antigen (Caja-G) mRNA, Caja-G*27 allele, partial cds	Callithrix jacchus	261	261	100%	6e-65	87.28	852	=HYPERLINK("https://www.ncbi.nlm.nih.gov/nucleotide/KC903149.2?report=genbank&log$=nucltop&blast_rank=65&RID=2A2RPRX4013","KC903149.2")
Callithrix jacchus MHC class I antigen (Caja-G) mRNA, Caja-G*17 allele, partial cds	Callithrix jacchus	261	261	100%	6e-65	87.34	852	=HYPERLINK("https://www.ncbi.nlm.nih.gov/nucleotide/KC903142.2?report=genbank&log$=nucltop&blast_rank=66&RID=2A2RPRX4013","KC903142.2")
Callithrix jacchus partial mRNA for MHC class I antigen (Caja-G gene), isolate mi13552, allele Caja-G*09:07	Callithrix jacchus	261	261	100%	6e-65	87.34	546	=HYPERLINK("https://www.ncbi.nlm.nih.gov/nucleotide/LN845844.1?report=genbank&log$=nucltop&blast_rank=67&RID=2A2RPRX4013","LN845844.1")
Felis catus MHC class I antigen (FLAI-H) gene, FLAI-H-FLA-H*008:02:01:01 allele, complete cds	Felis catus	261	261	100%	6e-65	87.28	3238	=HYPERLINK("https://www.ncbi.nlm.nih.gov/nucleotide/OK265079.1?report=genbank&log$=nucltop&blast_rank=68&RID=2A2RPRX4013","OK265079.1")
Felis catus MHC class I antigen (FLAI-H) gene, FLAI-H-FLA-H*008:01:01:05 allele, complete cds	Felis catus	261	261	100%	6e-65	87.28	3237	=HYPERLINK("https://www.ncbi.nlm.nih.gov/nucleotide/OK265078.1?report=genbank&log$=nucltop&blast_rank=69&RID=2A2RPRX4013","OK265078.1")
Felis catus MHC class I antigen (FLAI-H) gene, FLAI-H-FLA-H*008:01:01:04 allele, complete cds	Felis catus	261	261	100%	6e-65	87.28	3236	=HYPERLINK("https://www.ncbi.nlm.nih.gov/nucleotide/OK265077.1?report=genbank&log$=nucltop&blast_rank=70&RID=2A2RPRX4013","OK265077.1")
Felis catus MHC class I antigen (FLAI-H) gene, FLAI-H-FLA-H*008:01:01:03 allele, complete cds	Felis catus	261	261	100%	6e-65	87.28	3286	=HYPERLINK("https://www.ncbi.nlm.nih.gov/nucleotide/OK265076.1?report=genbank&log$=nucltop&blast_rank=71&RID=2A2RPRX4013","OK265076.1")
Felis catus MHC class I antigen (FLAI-H) gene, FLAI-H-FLA-H*005:01:01:02 allele, complete cds	Felis catus	261	261	100%	6e-65	87.28	3275	=HYPERLINK("https://www.ncbi.nlm.nih.gov/nucleotide/OK265075.1?report=genbank&log$=nucltop&blast_rank=72&RID=2A2RPRX4013","OK265075.1")
Felis catus MHC class I antigen (FLAI-H) gene, FLAI-H-FLA-H*004:01:02:01 allele, complete cds	Felis catus	261	261	100%	6e-65	87.28	3235	=HYPERLINK("https://www.ncbi.nlm.nih.gov/nucleotide/OK265074.1?report=genbank&log$=nucltop&blast_rank=73&RID=2A2RPRX4013","OK265074.1")
Felis catus MHC class I antigen (FLAI-H) gene, FLAI-H-FLA-H*004:01:01:06 allele, complete cds	Felis catus	261	261	100%	6e-65	87.28	3235	=HYPERLINK("https://www.ncbi.nlm.nih.gov/nucleotide/OK265073.1?report=genbank&log$=nucltop&blast_rank=74&RID=2A2RPRX4013","OK265073.1")
Felis catus MHC class I antigen (FLAI-H) gene, FLAI-H-FLA-H*004:01:01:05 allele, complete cds	Felis catus	261	261	100%	6e-65	87.28	3236	=HYPERLINK("https://www.ncbi.nlm.nih.gov/nucleotide/OK265072.1?report=genbank&log$=nucltop&blast_rank=75&RID=2A2RPRX4013","OK265072.1")
Felis catus MHC class I antigen (FLAI-H) gene, FLAI-H-FLA-H*004:01:01:04 allele, complete cds	Felis catus	261	261	100%	6e-65	87.28	3285	=HYPERLINK("https://www.ncbi.nlm.nih.gov/nucleotide/OK265071.1?report=genbank&log$=nucltop&blast_rank=76&RID=2A2RPRX4013","OK265071.1")
Felis catus MHC class I antigen (FLAI-H) gene, FLAI-H-FLA-H*004:01:01:03 allele, complete cds	Felis catus	261	261	100%	6e-65	87.28	3285	=HYPERLINK("https://www.ncbi.nlm.nih.gov/nucleotide/OK265070.1?report=genbank&log$=nucltop&blast_rank=77&RID=2A2RPRX4013","OK265070.1")
Felis catus MHC class I antigen (FLAI-H) gene, FLAI-H-FLA-H*004:01:01:02 allele, complete cds	Felis catus	261	261	100%	6e-65	87.28	3290	=HYPERLINK("https://www.ncbi.nlm.nih.gov/nucleotide/OK265069.1?report=genbank&log$=nucltop&blast_rank=78&RID=2A2RPRX4013","OK265069.1")
Felis catus MHC class I antigen (FLAI-E) gene, FLAI-E-FLA-E*050:01:01:01 allele, complete cds	Felis catus	261	261	100%	6e-65	87.28	3210	=HYPERLINK("https://www.ncbi.nlm.nih.gov/nucleotide/MZ964722.1?report=genbank&log$=nucltop&blast_rank=79&RID=2A2RPRX4013","MZ964722.1")
Equus caballus MHC class I antigen (Eqca-1) gene, Eqca-1*023:01 allele, exons 2 and 3 and partial cds	Equus caballus	261	261	100%	6e-65	87.28	771	=HYPERLINK("https://www.ncbi.nlm.nih.gov/nucleotide/ON863470.1?report=genbank&log$=nucltop&blast_rank=80&RID=2A2RPRX4013","ON863470.1")
Panthera tigris MHC class I antigen (Pati-MHCI) gene, Pati-MHCI*16 allele, exon 2 and partial cds	Panthera tigris	261	261	100%	6e-65	87.28	258	=HYPERLINK("https://www.ncbi.nlm.nih.gov/nucleotide/MT258452.1?report=genbank&log$=nucltop&blast_rank=81&RID=2A2RPRX4013","MT258452.1")
Phoca vitulina MHC class I antigen (PhviN) gene, PhviN-Phvi-ex2ST*12:02 allele, exon 2 and partial cds	Phoca vitulina	261	261	92%	6e-65	89.05	232	=HYPERLINK("https://www.ncbi.nlm.nih.gov/nucleotide/OM649057.1?report=genbank&log$=nucltop&blast_rank=82&RID=2A2RPRX4013","OM649057.1")
PREDICTED: Lynx rufus class I histocompatibility antigen, Gogo-B*0103 alpha chain-like (LOC124528157), transcript variant X2, mRNA	Lynx rufus	261	261	100%	6e-65	87.34	1185	=HYPERLINK("https://www.ncbi.nlm.nih.gov/nucleotide/XM_047101567.1?report=genbank&log$=nucltop&blast_rank=83&RID=2A2RPRX4013","XM_047101567.1")
PREDICTED: Lynx rufus class I histocompatibility antigen, Gogo-B*0103 alpha chain-like (LOC124528157), transcript variant X1, mRNA	Lynx rufus	261	261	100%	6e-65	87.34	1502	=HYPERLINK("https://www.ncbi.nlm.nih.gov/nucleotide/XM_047101566.1?report=genbank&log$=nucltop&blast_rank=84&RID=2A2RPRX4013","XM_047101566.1")
PREDICTED: Leopardus geoffroyi DLA class I histocompatibility antigen, A9/A9 alpha chain-like (LOC123609590), transcript variant X13, mRNA	Leopardus geoffroyi	261	261	100%	6e-65	87.28	1571	=HYPERLINK("https://www.ncbi.nlm.nih.gov/nucleotide/XM_045500716.1?report=genbank&log$=nucltop&blast_rank=85&RID=2A2RPRX4013","XM_045500716.1")
PREDICTED: Leopardus geoffroyi DLA class I histocompatibility antigen, A9/A9 alpha chain-like (LOC123609590), transcript variant X12, mRNA	Leopardus geoffroyi	261	261	100%	6e-65	87.28	1527	=HYPERLINK("https://www.ncbi.nlm.nih.gov/nucleotide/XM_045500715.1?report=genbank&log$=nucltop&blast_rank=86&RID=2A2RPRX4013","XM_045500715.1")
PREDICTED: Leopardus geoffroyi DLA class I histocompatibility antigen, A9/A9 alpha chain-like (LOC123609590), transcript variant X11, mRNA	Leopardus geoffroyi	261	261	100%	6e-65	87.28	1527	=HYPERLINK("https://www.ncbi.nlm.nih.gov/nucleotide/XM_045500714.1?report=genbank&log$=nucltop&blast_rank=87&RID=2A2RPRX4013","XM_045500714.1")
PREDICTED: Leopardus geoffroyi DLA class I histocompatibility antigen, A9/A9 alpha chain-like (LOC123609590), transcript variant X10, mRNA	Leopardus geoffroyi	261	261	100%	6e-65	87.28	1577	=HYPERLINK("https://www.ncbi.nlm.nih.gov/nucleotide/XM_045500713.1?report=genbank&log$=nucltop&blast_rank=88&RID=2A2RPRX4013","XM_045500713.1")
PREDICTED: Leopardus geoffroyi DLA class I histocompatibility antigen, A9/A9 alpha chain-like (LOC123609590), transcript variant X9, mRNA	Leopardus geoffroyi	261	261	100%	6e-65	87.28	1577	=HYPERLINK("https://www.ncbi.nlm.nih.gov/nucleotide/XM_045500712.1?report=genbank&log$=nucltop&blast_rank=89&RID=2A2RPRX4013","XM_045500712.1")
PREDICTED: Leopardus geoffroyi DLA class I histocompatibility antigen, A9/A9 alpha chain-like (LOC123609590), transcript variant X8, mRNA	Leopardus geoffroyi	261	261	100%	6e-65	87.28	1571	=HYPERLINK("https://www.ncbi.nlm.nih.gov/nucleotide/XM_045500711.1?report=genbank&log$=nucltop&blast_rank=90&RID=2A2RPRX4013","XM_045500711.1")
PREDICTED: Leopardus geoffroyi DLA class I histocompatibility antigen, A9/A9 alpha chain-like (LOC123609590), transcript variant X6, mRNA	Leopardus geoffroyi	261	261	100%	6e-65	87.28	1527	=HYPERLINK("https://www.ncbi.nlm.nih.gov/nucleotide/XM_045500709.1?report=genbank&log$=nucltop&blast_rank=91&RID=2A2RPRX4013","XM_045500709.1")
PREDICTED: Leopardus geoffroyi DLA class I histocompatibility antigen, A9/A9 alpha chain-like (LOC123609590), transcript variant X5, mRNA	Leopardus geoffroyi	261	261	100%	6e-65	87.28	1530	=HYPERLINK("https://www.ncbi.nlm.nih.gov/nucleotide/XM_045500707.1?report=genbank&log$=nucltop&blast_rank=92&RID=2A2RPRX4013","XM_045500707.1")
PREDICTED: Leopardus geoffroyi DLA class I histocompatibility antigen, A9/A9 alpha chain-like (LOC123609590), transcript variant X4, mRNA	Leopardus geoffroyi	261	261	100%	6e-65	87.28	1527	=HYPERLINK("https://www.ncbi.nlm.nih.gov/nucleotide/XM_045500706.1?report=genbank&log$=nucltop&blast_rank=93&RID=2A2RPRX4013","XM_045500706.1")
PREDICTED: Leopardus geoffroyi DLA class I histocompatibility antigen, A9/A9 alpha chain-like (LOC123609590), transcript variant X2, misc_RNA	Leopardus geoffroyi	261	261	100%	6e-65	87.28	3580	=HYPERLINK("https://www.ncbi.nlm.nih.gov/nucleotide/XR_006717843.1?report=genbank&log$=nucltop&blast_rank=94&RID=2A2RPRX4013","XR_006717843.1")
PREDICTED: Leopardus geoffroyi DLA class I histocompatibility antigen, A9/A9 alpha chain-like (LOC123609590), transcript variant X1, mRNA	Leopardus geoffroyi	261	261	100%	6e-65	87.28	4189	=HYPERLINK("https://www.ncbi.nlm.nih.gov/nucleotide/XM_045500704.1?report=genbank&log$=nucltop&blast_rank=95&RID=2A2RPRX4013","XM_045500704.1")
PREDICTED: Felis catus saoe class I histocompatibility antigen, A alpha chain-like (FLAI-K), transcript variant X4, mRNA	Felis catus	261	261	100%	6e-65	87.28	1551	=HYPERLINK("https://www.ncbi.nlm.nih.gov/nucleotide/XM_045056988.1?report=genbank&log$=nucltop&blast_rank=96&RID=2A2RPRX4013","XM_045056988.1")
Macaca mulatta MHC class I antigen (Mamu-A1) mRNA, Mamu-A1*056:03 allele, partial cds	Macaca mulatta	261	261	100%	6e-65	87.28	692	=HYPERLINK("https://www.ncbi.nlm.nih.gov/nucleotide/KF855144.1?report=genbank&log$=nucltop&blast_rank=97&RID=2A2RPRX4013","KF855144.1")
Callithrix jacchus MHC class I antigen (Caja-G) mRNA, Caja-G*a24 allele, partial cds	Callithrix jacchus	261	261	100%	6e-65	87.34	1086	=HYPERLINK("https://www.ncbi.nlm.nih.gov/nucleotide/KF706349.1?report=genbank&log$=nucltop&blast_rank=98&RID=2A2RPRX4013","KF706349.1")
Ailuropoda melanoleuca MHC class I antigen (Aime-I) gene, Aime-I*03 allele, exons 2, 3 and partial cds	Ailuropoda melanoleuca	261	261	100%	6e-65	87.28	738	=HYPERLINK("https://www.ncbi.nlm.nih.gov/nucleotide/JX987012.1?report=genbank&log$=nucltop&blast_rank=99&RID=2A2RPRX4013","JX987012.1")
Felis catus MHC class I antigen (FLAI-H) mRNA, FLAI-H-FLA-H*004:01 allele, complete cds	Felis catus	261	261	100%	6e-65	87.28	1246	=HYPERLINK("https://www.ncbi.nlm.nih.gov/nucleotide/MN810566.1?report=genbank&log$=nucltop&blast_rank=100&RID=2A2RPRX4013","MN810566.1")
