## Supplementary material for "Characterization of both major histocompatibility complex classes in a wild social mammal: the banded mongoose": Blast results - MHCI exon 2: 2A2RPRX4013-Alignment-Descriptions Query 13 - Mumu class I-2_16.csv

Description	Scientific Name	Max Score	Total Score	Query Cover	E value	Per. ident	Acc. Len	Accession
Panthera leo persica clone M147 MHC class I antigen gene, exon 2 and partial cds	Panthera leo persica	267	267	100%	1e-66	87.77	265	=HYPERLINK("https://www.ncbi.nlm.nih.gov/nucleotide/AY909816.1?report=genbank&log$=nucltop&blast_rank=1&RID=2A2RPRX4013","AY909816.1")
PREDICTED: Panthera onca saoe class I histocompatibility antigen, A alpha chain-like (LOC132667899), mRNA	Panthera onca	261	261	100%	6e-65	87.34	686	=HYPERLINK("https://www.ncbi.nlm.nih.gov/nucleotide/XM_060617162.1?report=genbank&log$=nucltop&blast_rank=2&RID=2A2RPRX4013","XM_060617162.1")
PREDICTED: Globicephala melas BOLA class I histocompatibility antigen, alpha chain BL3-7-like (LOC115850966), transcript variant X2, mRNA	Globicephala melas	257	257	99%	8e-64	87.17	1308	=HYPERLINK("https://www.ncbi.nlm.nih.gov/nucleotide/XM_060307323.1?report=genbank&log$=nucltop&blast_rank=3&RID=2A2RPRX4013","XM_060307323.1")
PREDICTED: Globicephala melas BOLA class I histocompatibility antigen, alpha chain BL3-7-like (LOC115850966), transcript variant X1, mRNA	Globicephala melas	257	257	99%	8e-64	87.17	1256	=HYPERLINK("https://www.ncbi.nlm.nih.gov/nucleotide/XM_060307322.1?report=genbank&log$=nucltop&blast_rank=4&RID=2A2RPRX4013","XM_060307322.1")
PREDICTED: Neofelis nebulosa class I histocompatibility antigen, Gogo-C*0201 alpha chain-like (LOC131515338), mRNA	Neofelis nebulosa	255	255	100%	3e-63	86.90	930	=HYPERLINK("https://www.ncbi.nlm.nih.gov/nucleotide/XM_058736111.1?report=genbank&log$=nucltop&blast_rank=5&RID=2A2RPRX4013","XM_058736111.1")
PREDICTED: Equus przewalskii HLA class I histocompatibility antigen, B-14 alpha chain-like (LOC103544893), partial mRNA	Equus przewalskii	255	255	100%	3e-63	86.84	751	=HYPERLINK("https://www.ncbi.nlm.nih.gov/nucleotide/XM_008511667.1?report=genbank&log$=nucltop&blast_rank=6&RID=2A2RPRX4013","XM_008511667.1")
Leopardus pardalis clone LPAI70B major histocompatibility complex class I antigen (FLA-I) mRNA, partial cds	Leopardus pardalis	255	255	100%	3e-63	86.84	1038	=HYPERLINK("https://www.ncbi.nlm.nih.gov/nucleotide/U07678.1?report=genbank&log$=nucltop&blast_rank=7&RID=2A2RPRX4013","U07678.1")
Neophocaena phocaenoides MHC class I antigen (Neph-I) mRNA, Neph-I*37 allele, partial cds	Neophocaena phocaenoides	254	254	98%	1e-62	87.05	822	=HYPERLINK("https://www.ncbi.nlm.nih.gov/nucleotide/KU757457.1?report=genbank&log$=nucltop&blast_rank=8&RID=2A2RPRX4013","KU757457.1")
Panthera pardus orientalis isolate fem1 MHC class I antigen gene, partial cds	Panthera pardus orientalis	252	252	91%	4e-62	88.52	229	=HYPERLINK("https://www.ncbi.nlm.nih.gov/nucleotide/KY679826.1?report=genbank&log$=nucltop&blast_rank=9&RID=2A2RPRX4013","KY679826.1")
PREDICTED: Balaenoptera ricei BOLA class I histocompatibility antigen, alpha chain BL3-7-like (LOC132374539), mRNA	Balaenoptera ricei	252	252	99%	4e-62	86.73	1445	=HYPERLINK("https://www.ncbi.nlm.nih.gov/nucleotide/XM_059938321.1?report=genbank&log$=nucltop&blast_rank=10&RID=2A2RPRX4013","XM_059938321.1")
Felis catus MHC class I antigen (FLAI-E) gene, FLAI-E-FLA-E*007:01:01:01 allele, complete cds	Felis catus	252	252	91%	4e-62	88.46	3203	=HYPERLINK("https://www.ncbi.nlm.nih.gov/nucleotide/MZ964725.1?report=genbank&log$=nucltop&blast_rank=11&RID=2A2RPRX4013","MZ964725.1")
Felis catus MHC class I antigen (FLAI-E) gene, FLAI-E*00701 allele, exons 2, 3 and partial cds	Felis catus	252	252	91%	4e-62	88.46	745	=HYPERLINK("https://www.ncbi.nlm.nih.gov/nucleotide/KC763018.1?report=genbank&log$=nucltop&blast_rank=12&RID=2A2RPRX4013","KC763018.1")
PREDICTED: Tursiops truncatus BOLA class I histocompatibility antigen, alpha chain BL3-7-like (LOC117313796), transcript variant X2, mRNA	Tursiops truncatus	250	250	100%	1e-61	86.46	1459	=HYPERLINK("https://www.ncbi.nlm.nih.gov/nucleotide/XM_033863920.1?report=genbank&log$=nucltop&blast_rank=13&RID=2A2RPRX4013","XM_033863920.1")
PREDICTED: Tursiops truncatus BOLA class I histocompatibility antigen, alpha chain BL3-7-like (LOC117313796), transcript variant X1, mRNA	Tursiops truncatus	250	250	100%	1e-61	86.46	1349	=HYPERLINK("https://www.ncbi.nlm.nih.gov/nucleotide/XM_033863919.1?report=genbank&log$=nucltop&blast_rank=14&RID=2A2RPRX4013","XM_033863919.1")
PREDICTED: Ceratotherium simum simum HLA class I histocompatibility antigen, B-15 alpha chain-like (LOC101398910), mRNA	Ceratotherium simum simum	250	250	100%	1e-61	86.46	1529	=HYPERLINK("https://www.ncbi.nlm.nih.gov/nucleotide/XM_014796288.1?report=genbank&log$=nucltop&blast_rank=15&RID=2A2RPRX4013","XM_014796288.1")
Equus caballus MHC class I antigen (Eqca-1) gene, Eqca-1*029:01 allele, exons 2 and 3 and partial cds	Equus caballus	250	250	100%	1e-61	86.40	771	=HYPERLINK("https://www.ncbi.nlm.nih.gov/nucleotide/ON863458.1?report=genbank&log$=nucltop&blast_rank=16&RID=2A2RPRX4013","ON863458.1")
Equus caballus MHC class I antigen (Eqca-1) gene, Eqca-1*030:01 allele, exons 2 and 3 and partial cds	Equus caballus	250	250	100%	1e-61	86.40	771	=HYPERLINK("https://www.ncbi.nlm.nih.gov/nucleotide/ON863457.1?report=genbank&log$=nucltop&blast_rank=17&RID=2A2RPRX4013","ON863457.1")
Equus caballus MHC class I antigen (Eqca-1) gene, Eqca-1*028:01 allele, exons 2 and 3 and partial cds	Equus caballus	250	250	100%	1e-61	86.40	771	=HYPERLINK("https://www.ncbi.nlm.nih.gov/nucleotide/ON863450.1?report=genbank&log$=nucltop&blast_rank=18&RID=2A2RPRX4013","ON863450.1")
Panthera tigris MHC class I antigen (Pati-MHCI) gene, Pati-MHCI*14 allele, exon 2 and partial cds	Panthera tigris	250	250	100%	1e-61	86.46	258	=HYPERLINK("https://www.ncbi.nlm.nih.gov/nucleotide/MT258450.1?report=genbank&log$=nucltop&blast_rank=19&RID=2A2RPRX4013","MT258450.1")
Homo sapiens MHC class I antigen (HLA-B) gene, HLA-B*27new allele, partial cds	Homo sapiens	250	250	98%	1e-61	86.67	270	=HYPERLINK("https://www.ncbi.nlm.nih.gov/nucleotide/FJ463035.1?report=genbank&log$=nucltop&blast_rank=20&RID=2A2RPRX4013","FJ463035.1")
Saimiri sciureus sciureus MHC class I antigen (Sasc-G) mRNA, Sasc-G*04 allele, complete cds	Saimiri sciureus sciureus	250	250	100%	1e-61	86.40	1098	=HYPERLINK("https://www.ncbi.nlm.nih.gov/nucleotide/AY282761.1?report=genbank&log$=nucltop&blast_rank=21&RID=2A2RPRX4013","AY282761.1")
Lemur catta gene for MHC class I antigen, partial cds, allele: Leca-W04*05	Lemur catta	250	250	100%	1e-61	86.58	735	=HYPERLINK("https://www.ncbi.nlm.nih.gov/nucleotide/AB098430.1?report=genbank&log$=nucltop&blast_rank=22&RID=2A2RPRX4013","AB098430.1")
Felis catus isolate TZ7-0-22 MHC class I antigen (FLA-L) gene, FLA-L*01:02:01:01 allele, complete cds	Felis catus	248	248	99%	5e-61	86.40	3291	=HYPERLINK("https://www.ncbi.nlm.nih.gov/nucleotide/MK762784.1?report=genbank&log$=nucltop&blast_rank=23&RID=2A2RPRX4013","MK762784.1")
Felis catus isolate TZ7-1-36 MHC class I antigen (FLA-L) gene, FLA-L*01:01:04:04 allele, complete cds	Felis catus	248	248	99%	5e-61	86.40	3288	=HYPERLINK("https://www.ncbi.nlm.nih.gov/nucleotide/MK762783.1?report=genbank&log$=nucltop&blast_rank=24&RID=2A2RPRX4013","MK762783.1")
Felis catus isolate PC6-0-35 MHC class I antigen (FLA-L) pseudogene, FLA-L*01:03:01:01Q allele, partial sequence; and exon	Felis catus	248	248	99%	5e-61	86.40	3287	=HYPERLINK("https://www.ncbi.nlm.nih.gov/nucleotide/MK762781.1?report=genbank&log$=nucltop&blast_rank=25&RID=2A2RPRX4013","MK762781.1")
Felis catus isolate PC6-1-35 MHC class I antigen (FLA-L) gene, FLA-L*01:01:03:01 allele, complete cds	Felis catus	248	248	99%	5e-61	86.40	3288	=HYPERLINK("https://www.ncbi.nlm.nih.gov/nucleotide/MK762780.1?report=genbank&log$=nucltop&blast_rank=26&RID=2A2RPRX4013","MK762780.1")
Felis catus isolate MO-27-0-33 MHC class I antigen (FLA-L) gene, FLA-L*01:01:04:05 allele, complete cds	Felis catus	248	248	99%	5e-61	86.40	3289	=HYPERLINK("https://www.ncbi.nlm.nih.gov/nucleotide/MK762779.1?report=genbank&log$=nucltop&blast_rank=27&RID=2A2RPRX4013","MK762779.1")
Felis catus isolate MH7-1-32 MHC class I antigen (FLA-L) gene, FLA-L*01:01:04:02 allele, complete cds	Felis catus	248	248	99%	5e-61	86.40	3287	=HYPERLINK("https://www.ncbi.nlm.nih.gov/nucleotide/MK762778.1?report=genbank&log$=nucltop&blast_rank=28&RID=2A2RPRX4013","MK762778.1")
Felis catus isolate MH7-0-37 MHC class I antigen (FLA-L) gene, FLA-L*01:01:03:01 allele, complete cds	Felis catus	248	248	99%	5e-61	86.40	3289	=HYPERLINK("https://www.ncbi.nlm.nih.gov/nucleotide/MK762777.1?report=genbank&log$=nucltop&blast_rank=29&RID=2A2RPRX4013","MK762777.1")
Felis catus isolate JI9-0-32 MHC class I antigen (FLA-L) pseudogene, FLA-L*01:01:02:01Q allele, partial sequence	Felis catus	248	248	99%	5e-61	86.40	3277	=HYPERLINK("https://www.ncbi.nlm.nih.gov/nucleotide/MK762776.1?report=genbank&log$=nucltop&blast_rank=30&RID=2A2RPRX4013","MK762776.1")
Felis catus isolate IH7-0-52 MHC class I antigen (FLA-L) gene, FLA-L*01:01:04:03 allele, complete cds	Felis catus	248	248	99%	5e-61	86.40	3288	=HYPERLINK("https://www.ncbi.nlm.nih.gov/nucleotide/MK762775.1?report=genbank&log$=nucltop&blast_rank=31&RID=2A2RPRX4013","MK762775.1")
Felis catus isolate EH3-0-46 MHC class I antigen (FLA-L) gene, FLA-L*01:05:01:01 allele, complete cds	Felis catus	248	248	99%	5e-61	86.40	3283	=HYPERLINK("https://www.ncbi.nlm.nih.gov/nucleotide/MK762774.1?report=genbank&log$=nucltop&blast_rank=32&RID=2A2RPRX4013","MK762774.1")
Felis catus isolate BS9-0-34 MHC class I antigen (FLA-L) gene, FLA-L*01:01:04:01 allele, complete cds	Felis catus	248	248	99%	5e-61	86.40	3282	=HYPERLINK("https://www.ncbi.nlm.nih.gov/nucleotide/MK762772.1?report=genbank&log$=nucltop&blast_rank=33&RID=2A2RPRX4013","MK762772.1")
Homo sapiens MHC class I antigen (HLA-B) gene, HLA-B*54 variant allele, partial cds	Homo sapiens	248	248	98%	5e-61	86.61	646	=HYPERLINK("https://www.ncbi.nlm.nih.gov/nucleotide/KU258148.1?report=genbank&log$=nucltop&blast_rank=34&RID=2A2RPRX4013","KU258148.1")
Phoca vitulina MHC class I antigen (PhviN) gene, PhviN-Phvi-ex2ST*04:06 allele, exon 2 and partial cds	Phoca vitulina	248	248	95%	5e-61	87.16	232	=HYPERLINK("https://www.ncbi.nlm.nih.gov/nucleotide/OM649064.1?report=genbank&log$=nucltop&blast_rank=35&RID=2A2RPRX4013","OM649064.1")
PREDICTED: Felis catus DLA class I histocompatibility antigen, A9/A9 alpha chain-like (LOC123385326), mRNA	Felis catus	248	248	99%	5e-61	86.40	1560	=HYPERLINK("https://www.ncbi.nlm.nih.gov/nucleotide/XM_045057242.1?report=genbank&log$=nucltop&blast_rank=36&RID=2A2RPRX4013","XM_045057242.1")
PREDICTED: Felis catus saoe class I histocompatibility antigen, A alpha chain-like (FLAI-K), transcript variant X10, mRNA	Felis catus	248	248	99%	5e-61	86.40	1602	=HYPERLINK("https://www.ncbi.nlm.nih.gov/nucleotide/XM_045056991.1?report=genbank&log$=nucltop&blast_rank=37&RID=2A2RPRX4013","XM_045056991.1")
PREDICTED: Felis catus saoe class I histocompatibility antigen, A alpha chain-like (FLAI-K), transcript variant X9, mRNA	Felis catus	248	248	99%	5e-61	86.40	1512	=HYPERLINK("https://www.ncbi.nlm.nih.gov/nucleotide/XM_045056990.1?report=genbank&log$=nucltop&blast_rank=38&RID=2A2RPRX4013","XM_045056990.1")
Felis catus clone DD MHC class I antigen transcript variant X2 (FLAI-L) mRNA, FLAI-L*01:05 allele, complete cds, alternatively spliced	Felis catus	248	248	99%	5e-61	86.40	1031	=HYPERLINK("https://www.ncbi.nlm.nih.gov/nucleotide/MN996976.1?report=genbank&log$=nucltop&blast_rank=39&RID=2A2RPRX4013","MN996976.1")
Felis catus clone CC MHC class I antigen transcript variant X1 (FLAI-L) mRNA, FLAI-L*01:05 allele, complete cds, alternatively spliced	Felis catus	248	248	99%	5e-61	86.40	1222	=HYPERLINK("https://www.ncbi.nlm.nih.gov/nucleotide/MN996974.1?report=genbank&log$=nucltop&blast_rank=40&RID=2A2RPRX4013","MN996974.1")
Felis catus FLA extended class II, class II, class III, proximal and central class I region genomic sequence	Felis catus	248	1720	100%	5e-61	86.40	2973765	=HYPERLINK("https://www.ncbi.nlm.nih.gov/nucleotide/EU153401.1?report=genbank&log$=nucltop&blast_rank=41&RID=2A2RPRX4013","EU153401.1")
Lynx rufus MHC class I antigen (Lyru-MHCI) gene, Lyru-MHCI*12 allele, exon 2 and partial cds	Lynx rufus	246	246	91%	2e-60	88.04	229	=HYPERLINK("https://www.ncbi.nlm.nih.gov/nucleotide/KY769347.1?report=genbank&log$=nucltop&blast_rank=42&RID=2A2RPRX4013","KY769347.1")
Stenella attenuata MHC class I antigen (Stat-I) mRNA, Stat-I*03 allele, partial cds	Stenella attenuata	246	246	99%	2e-60	86.28	822	=HYPERLINK("https://www.ncbi.nlm.nih.gov/nucleotide/KU757463.1?report=genbank&log$=nucltop&blast_rank=43&RID=2A2RPRX4013","KU757463.1")
PREDICTED: Delphinus delphis BOLA class I histocompatibility antigen, alpha chain BL3-7-like (LOC132432668), transcript variant X2, mRNA	Delphinus delphis	246	246	99%	2e-60	86.28	1480	=HYPERLINK("https://www.ncbi.nlm.nih.gov/nucleotide/XM_060023378.1?report=genbank&log$=nucltop&blast_rank=44&RID=2A2RPRX4013","XM_060023378.1")
PREDICTED: Delphinus delphis BOLA class I histocompatibility antigen, alpha chain BL3-7-like (LOC132432668), transcript variant X1, mRNA	Delphinus delphis	246	246	99%	2e-60	86.28	1446	=HYPERLINK("https://www.ncbi.nlm.nih.gov/nucleotide/XM_060023377.1?report=genbank&log$=nucltop&blast_rank=45&RID=2A2RPRX4013","XM_060023377.1")
Felis catus MHC class I antigen (FLAI-E) gene, FLAI-E-FLA-E*051:01:01:01 allele, complete cds	Felis catus	246	246	85%	2e-60	89.29	3252	=HYPERLINK("https://www.ncbi.nlm.nih.gov/nucleotide/MZ964707.1?report=genbank&log$=nucltop&blast_rank=46&RID=2A2RPRX4013","MZ964707.1")
Macaca fascicularis mRNA for MHC class I protein (Mafa-A1 gene), isolate AC227, allele Mafa-A1*068:03	Macaca fascicularis	244	244	100%	6e-60	85.96	1098	=HYPERLINK("https://www.ncbi.nlm.nih.gov/nucleotide/LT559145.1?report=genbank&log$=nucltop&blast_rank=47&RID=2A2RPRX4013","LT559145.1")
Macaca fascicularis mRNA for MHC class I protein (Mafa-A1 gene), isolate GC052, allele Mafa-A1*055:02	Macaca fascicularis	244	244	98%	6e-60	86.22	1098	=HYPERLINK("https://www.ncbi.nlm.nih.gov/nucleotide/LN994414.1?report=genbank&log$=nucltop&blast_rank=48&RID=2A2RPRX4013","LN994414.1")
Macaca fascicularis mRNA for MHC class I protein (Mafa-A1 gene), isolate GC042, allele Mafa-A1*055:01	Macaca fascicularis	244	244	100%	6e-60	85.96	1098	=HYPERLINK("https://www.ncbi.nlm.nih.gov/nucleotide/LN994413.1?report=genbank&log$=nucltop&blast_rank=49&RID=2A2RPRX4013","LN994413.1")
Papio anubis partial mRNA for MHC class I protein (Paan-A gene), isolate V9911D, allele Paan-A*17:01	Papio anubis	244	244	98%	6e-60	86.22	744	=HYPERLINK("https://www.ncbi.nlm.nih.gov/nucleotide/LN852177.1?report=genbank&log$=nucltop&blast_rank=50&RID=2A2RPRX4013","LN852177.1")
Homo sapiens clone B_113308_08720 MHC class I antigen (HLA-B) gene, complete cds	Homo sapiens	244	244	98%	6e-60	86.22	2713	=HYPERLINK("https://www.ncbi.nlm.nih.gov/nucleotide/OM688133.1?report=genbank&log$=nucltop&blast_rank=51&RID=2A2RPRX4013","OM688133.1")
Cercocebus atys MHC class I antigen (Ceat-A) mRNA, Ceat-A1*08:01 allele, complete cds	Cercocebus atys	244	244	100%	6e-60	86.03	1108	=HYPERLINK("https://www.ncbi.nlm.nih.gov/nucleotide/KP176463.1?report=genbank&log$=nucltop&blast_rank=52&RID=2A2RPRX4013","KP176463.1")
Felis catus MHC class I antigen (FLAI-E) gene, FLAI-E-FLA-E*043:01:01:01 allele, complete cds	Felis catus	244	244	100%	6e-60	86.03	3251	=HYPERLINK("https://www.ncbi.nlm.nih.gov/nucleotide/MZ964744.1?report=genbank&log$=nucltop&blast_rank=53&RID=2A2RPRX4013","MZ964744.1")
Felis catus MHC class I antigen (FLAI-E) gene, FLAI-E-FLA-E*054:01:01:02 allele, complete cds	Felis catus	244	244	100%	6e-60	86.03	3209	=HYPERLINK("https://www.ncbi.nlm.nih.gov/nucleotide/MZ964743.1?report=genbank&log$=nucltop&blast_rank=54&RID=2A2RPRX4013","MZ964743.1")
Felis catus MHC class I antigen (FLAI-E) gene, FLAI-E-FLA-E*054:01:01:01 allele, complete cds	Felis catus	244	244	100%	6e-60	86.03	3209	=HYPERLINK("https://www.ncbi.nlm.nih.gov/nucleotide/MZ964742.1?report=genbank&log$=nucltop&blast_rank=55&RID=2A2RPRX4013","MZ964742.1")
Equus caballus MHC class I antigen (Eqca-1) gene, Eqca-1*023:01 allele, exons 2 and 3 and partial cds	Equus caballus	244	244	100%	6e-60	85.96	771	=HYPERLINK("https://www.ncbi.nlm.nih.gov/nucleotide/ON863470.1?report=genbank&log$=nucltop&blast_rank=56&RID=2A2RPRX4013","ON863470.1")
Equus caballus MHC class I antigen (Eqca-1) gene, Eqca-1*021:01 allele, exons 2 and 3 and partial cds	Equus caballus	244	244	100%	6e-60	85.96	771	=HYPERLINK("https://www.ncbi.nlm.nih.gov/nucleotide/ON863459.1?report=genbank&log$=nucltop&blast_rank=57&RID=2A2RPRX4013","ON863459.1")
Equus caballus MHC class I antigen (Eqca-1) gene, Eqca-1-Eqca-022:01 allele, exons 2 and 3 and partial cds	Equus caballus	244	244	100%	6e-60	85.96	771	=HYPERLINK("https://www.ncbi.nlm.nih.gov/nucleotide/ON863435.1?report=genbank&log$=nucltop&blast_rank=58&RID=2A2RPRX4013","ON863435.1")
Homo sapiens clone C_110607_05062 MHC class I antigen (HLA-C) gene, exons 2, 3 and partial cds	Homo sapiens	244	244	98%	6e-60	86.22	788	=HYPERLINK("https://www.ncbi.nlm.nih.gov/nucleotide/KF501518.1?report=genbank&log$=nucltop&blast_rank=59&RID=2A2RPRX4013","KF501518.1")
Panthera tigris MHC class I antigen (Pati-MHCI) gene, Pati-MHCI*20 allele, exon 2 and partial cds	Panthera tigris	244	244	100%	6e-60	86.03	258	=HYPERLINK("https://www.ncbi.nlm.nih.gov/nucleotide/MT258456.1?report=genbank&log$=nucltop&blast_rank=60&RID=2A2RPRX4013","MT258456.1")
Panthera tigris MHC class I antigen (Pati-MHCI) gene, Pati-MHCI*02 allele, exon 2 and partial cds	Panthera tigris	244	244	100%	6e-60	86.03	258	=HYPERLINK("https://www.ncbi.nlm.nih.gov/nucleotide/MT258441.1?report=genbank&log$=nucltop&blast_rank=61&RID=2A2RPRX4013","MT258441.1")
Homo sapiens clone C_112937_09193 MHC class I antigen (HLA-C) gene, complete cds	Homo sapiens	244	244	98%	6e-60	86.22	2967	=HYPERLINK("https://www.ncbi.nlm.nih.gov/nucleotide/MW355657.1?report=genbank&log$=nucltop&blast_rank=62&RID=2A2RPRX4013","MW355657.1")
PREDICTED: Equus quagga class I histocompatibility antigen, Gogo-B*0101 alpha chain-like (LOC124226057), transcript variant X2, mRNA	Equus quagga	244	244	100%	6e-60	85.96	1483	=HYPERLINK("https://www.ncbi.nlm.nih.gov/nucleotide/XM_046638858.1?report=genbank&log$=nucltop&blast_rank=63&RID=2A2RPRX4013","XM_046638858.1")
PREDICTED: Equus quagga class I histocompatibility antigen, Gogo-B*0101 alpha chain-like (LOC124226057), transcript variant X1, misc_RNA	Equus quagga	244	244	100%	6e-60	85.96	1482	=HYPERLINK("https://www.ncbi.nlm.nih.gov/nucleotide/XR_006885192.1?report=genbank&log$=nucltop&blast_rank=64&RID=2A2RPRX4013","XR_006885192.1")
Homo sapiens MHC class I antigen (HLA-B) gene, HLA-B27new allele, complete cds	Homo sapiens	244	244	98%	6e-60	86.22	4585	=HYPERLINK("https://www.ncbi.nlm.nih.gov/nucleotide/KJ857482.1?report=genbank&log$=nucltop&blast_rank=65&RID=2A2RPRX4013","KJ857482.1")
PREDICTED: Lemur catta patr class I histocompatibility antigen, B-2 alpha chain-like (LOC123631675), transcript variant X3, mRNA	Lemur catta	244	244	100%	6e-60	86.03	1648	=HYPERLINK("https://www.ncbi.nlm.nih.gov/nucleotide/XM_045541530.1?report=genbank&log$=nucltop&blast_rank=66&RID=2A2RPRX4013","XM_045541530.1")
PREDICTED: Lemur catta patr class I histocompatibility antigen, B-2 alpha chain-like (LOC123631675), transcript variant X2, mRNA	Lemur catta	244	244	100%	6e-60	86.03	1562	=HYPERLINK("https://www.ncbi.nlm.nih.gov/nucleotide/XM_045541529.1?report=genbank&log$=nucltop&blast_rank=67&RID=2A2RPRX4013","XM_045541529.1")
PREDICTED: Lemur catta patr class I histocompatibility antigen, B-2 alpha chain-like (LOC123631675), transcript variant X1, mRNA	Lemur catta	244	244	100%	6e-60	86.03	1562	=HYPERLINK("https://www.ncbi.nlm.nih.gov/nucleotide/XM_045541528.1?report=genbank&log$=nucltop&blast_rank=68&RID=2A2RPRX4013","XM_045541528.1")
Macaca fascicularis partial mRNA for MHC class I antigen (Mafa-A1 gene), isolate AC177, allele Mafa-A1*068:03	Macaca fascicularis	244	244	100%	6e-60	85.96	659	=HYPERLINK("https://www.ncbi.nlm.nih.gov/nucleotide/HG977445.1?report=genbank&log$=nucltop&blast_rank=69&RID=2A2RPRX4013","HG977445.1")
PREDICTED: Prionailurus bengalensis class I histocompatibility antigen, Gogo-B*0103 alpha chain-like (LOC122489348), transcript variant X8, mRNA	Prionailurus bengalensis	244	244	100%	6e-60	85.96	1671	=HYPERLINK("https://www.ncbi.nlm.nih.gov/nucleotide/XM_043591063.1?report=genbank&log$=nucltop&blast_rank=70&RID=2A2RPRX4013","XM_043591063.1")
PREDICTED: Prionailurus bengalensis class I histocompatibility antigen, Gogo-B*0103 alpha chain-like (LOC122489348), transcript variant X7, mRNA	Prionailurus bengalensis	244	244	100%	6e-60	85.96	1617	=HYPERLINK("https://www.ncbi.nlm.nih.gov/nucleotide/XM_043591062.1?report=genbank&log$=nucltop&blast_rank=71&RID=2A2RPRX4013","XM_043591062.1")
PREDICTED: Prionailurus bengalensis class I histocompatibility antigen, Gogo-B*0103 alpha chain-like (LOC122489348), transcript variant X6, mRNA	Prionailurus bengalensis	244	244	100%	6e-60	85.96	1613	=HYPERLINK("https://www.ncbi.nlm.nih.gov/nucleotide/XM_043591061.1?report=genbank&log$=nucltop&blast_rank=72&RID=2A2RPRX4013","XM_043591061.1")
PREDICTED: Prionailurus bengalensis class I histocompatibility antigen, Gogo-B*0103 alpha chain-like (LOC122489348), transcript variant X4, mRNA	Prionailurus bengalensis	244	244	100%	6e-60	85.96	1607	=HYPERLINK("https://www.ncbi.nlm.nih.gov/nucleotide/XM_043591059.1?report=genbank&log$=nucltop&blast_rank=73&RID=2A2RPRX4013","XM_043591059.1")
Homo sapiens isolate D11026408 MHC class I antigen (HLA-B) gene, HLA-B*27:109 allele, exons 1 through 5 and partial cds	Homo sapiens	244	244	98%	6e-60	86.22	1412	=HYPERLINK("https://www.ncbi.nlm.nih.gov/nucleotide/KF444964.1?report=genbank&log$=nucltop&blast_rank=74&RID=2A2RPRX4013","KF444964.1")
Ailuropoda melanoleuca MHC class I antigen (Aime-F) gene, Aime-F*01 allele, exons 2, 3 and partial cds	Ailuropoda melanoleuca	244	244	85%	6e-60	89.23	745	=HYPERLINK("https://www.ncbi.nlm.nih.gov/nucleotide/JX987009.1?report=genbank&log$=nucltop&blast_rank=75&RID=2A2RPRX4013","JX987009.1")
PREDICTED: Ursus maritimus DLA class I histocompatibility antigen, A9/A9 alpha chain-like (LOC103680441), transcript variant X2, mRNA	Ursus maritimus	244	244	85%	6e-60	89.23	1640	=HYPERLINK("https://www.ncbi.nlm.nih.gov/nucleotide/XM_040627475.1?report=genbank&log$=nucltop&blast_rank=76&RID=2A2RPRX4013","XM_040627475.1")
PREDICTED: Ursus maritimus DLA class I histocompatibility antigen, A9/A9 alpha chain-like (LOC103680441), transcript variant X1, mRNA	Ursus maritimus	244	244	85%	6e-60	89.23	1343	=HYPERLINK("https://www.ncbi.nlm.nih.gov/nucleotide/XM_040627474.1?report=genbank&log$=nucltop&blast_rank=77&RID=2A2RPRX4013","XM_040627474.1")
Halichoerus grypus MHC class I antigen (HagrN) gene, HagrN*05:02 allele, partial cds	Halichoerus grypus	244	244	98%	6e-60	86.22	2774	=HYPERLINK("https://www.ncbi.nlm.nih.gov/nucleotide/JX218902.1?report=genbank&log$=nucltop&blast_rank=78&RID=2A2RPRX4013","JX218902.1")
Halichoerus grypus MHC class I antigen (HagrN) gene, HagrN*05:01 allele, partial cds	Halichoerus grypus	244	244	98%	6e-60	86.22	2776	=HYPERLINK("https://www.ncbi.nlm.nih.gov/nucleotide/JX218901.1?report=genbank&log$=nucltop&blast_rank=79&RID=2A2RPRX4013","JX218901.1")
Phoca vitulina MHC class I antigen (PhviN) gene, PhviN*05:01 allele, partial cds	Phoca vitulina	244	244	98%	6e-60	86.22	2839	=HYPERLINK("https://www.ncbi.nlm.nih.gov/nucleotide/JX218886.1?report=genbank&log$=nucltop&blast_rank=80&RID=2A2RPRX4013","JX218886.1")
Ursus arctos MHC class I antigen (Urar-U) gene, Urar-U*24 allele, partial cds	Ursus arctos	244	244	85%	6e-60	89.23	228	=HYPERLINK("https://www.ncbi.nlm.nih.gov/nucleotide/JX469875.1?report=genbank&log$=nucltop&blast_rank=81&RID=2A2RPRX4013","JX469875.1")
Homo sapiens, HLA-B gene for MHC class I antigen, cell line DKMS-LSL-B-3078, allele HLA-B*27:new	Homo sapiens	244	244	98%	6e-60	86.22	3853	=HYPERLINK("https://www.ncbi.nlm.nih.gov/nucleotide/LS999225.1?report=genbank&log$=nucltop&blast_rank=82&RID=2A2RPRX4013","LS999225.1")
Homo sapiens, HLA-C gene for MHC class I antigen, cell line DKMS-LSL_ID16210317_C_1, allele HLA-C*03:new	Homo sapiens	244	244	100%	6e-60	85.96	4113	=HYPERLINK("https://www.ncbi.nlm.nih.gov/nucleotide/LR798183.1?report=genbank&log$=nucltop&blast_rank=83&RID=2A2RPRX4013","LR798183.1")
Macaca fascicularis Mafa-A mRNA for MHC class I antigen, partial cds, allele: Mafa-A1*056:02	Macaca fascicularis	244	244	100%	6e-60	85.96	639	=HYPERLINK("https://www.ncbi.nlm.nih.gov/nucleotide/AB569218.1?report=genbank&log$=nucltop&blast_rank=84&RID=2A2RPRX4013","AB569218.1")
Macaca fascicularis Mafa-A mRNA for MHC class I antigen, partial cds, allele: Mafa-A1*068:02	Macaca fascicularis	244	244	100%	6e-60	85.96	644	=HYPERLINK("https://www.ncbi.nlm.nih.gov/nucleotide/AB569217.1?report=genbank&log$=nucltop&blast_rank=85&RID=2A2RPRX4013","AB569217.1")
Homo sapiens MHC class I antigen (HLA-B) gene, HLA-B*27 variant allele, partial cds	Homo sapiens	244	244	98%	6e-60	86.22	646	=HYPERLINK("https://www.ncbi.nlm.nih.gov/nucleotide/AH015547.2?report=genbank&log$=nucltop&blast_rank=86&RID=2A2RPRX4013","AH015547.2")
Macaca fascicularis mRNA for MHC class I antigen, Mafa-A1*068:01 allele	Macaca fascicularis	244	244	100%	6e-60	85.96	1098	=HYPERLINK("https://www.ncbi.nlm.nih.gov/nucleotide/AM295856.2?report=genbank&log$=nucltop&blast_rank=87&RID=2A2RPRX4013","AM295856.2")
Macaca mulatta MHC class I antigen (Mamu-A1) mRNA, Mamu-A1*3201 variant allele, complete cds	Macaca mulatta	244	244	100%	6e-60	85.96	1190	=HYPERLINK("https://www.ncbi.nlm.nih.gov/nucleotide/EU822508.1?report=genbank&log$=nucltop&blast_rank=88&RID=2A2RPRX4013","EU822508.1")
Ailuropoda melanoleuca MHC class I antigen (Aime-152) gene, Aime-152-BAC allele, exon 2 and partial cds	Ailuropoda melanoleuca	244	244	85%	6e-60	89.23	270	=HYPERLINK("https://www.ncbi.nlm.nih.gov/nucleotide/EU162672.1?report=genbank&log$=nucltop&blast_rank=89&RID=2A2RPRX4013","EU162672.1")
Ailuropoda melanoleuca class I histocompatibility antigen, Aime-152 (AIME-152), mRNA	Ailuropoda melanoleuca	244	244	85%	6e-60	89.23	1095	=HYPERLINK("https://www.ncbi.nlm.nih.gov/nucleotide/NM_001304845.1?report=genbank&log$=nucltop&blast_rank=90&RID=2A2RPRX4013","NM_001304845.1")
Ailuropoda melanoleuca MHC class I antigen (Aime-152) gene, complete cds	Ailuropoda melanoleuca	244	244	85%	6e-60	89.23	3987	=HYPERLINK("https://www.ncbi.nlm.nih.gov/nucleotide/EU162657.1?report=genbank&log$=nucltop&blast_rank=91&RID=2A2RPRX4013","EU162657.1")
Homo sapiens MHC class I antigen (HLA-B) gene, HLA-B*27 variant allele, exons 2, 3 and partial cds	Homo sapiens	244	244	98%	6e-60	86.22	810	=HYPERLINK("https://www.ncbi.nlm.nih.gov/nucleotide/EU341811.1?report=genbank&log$=nucltop&blast_rank=92&RID=2A2RPRX4013","EU341811.1")
Macaca fascicularis partial mRNA for MHC class I antigen, Mafa-A1*056:01 allele	Macaca fascicularis	244	244	100%	6e-60	85.96	1065	=HYPERLINK("https://www.ncbi.nlm.nih.gov/nucleotide/AM295841.1?report=genbank&log$=nucltop&blast_rank=93&RID=2A2RPRX4013","AM295841.1")
Macaca fascicularis partial mRNA for MHC class I antigen, Mafa-A1*055:01 allele	Macaca fascicularis	244	244	100%	6e-60	85.96	1065	=HYPERLINK("https://www.ncbi.nlm.nih.gov/nucleotide/AM295840.1?report=genbank&log$=nucltop&blast_rank=94&RID=2A2RPRX4013","AM295840.1")
Homo sapiens MHC class I alpha chain (HLA-B) mRNA, complete cds	Homo sapiens	244	244	98%	6e-60	86.22	1089	=HYPERLINK("https://www.ncbi.nlm.nih.gov/nucleotide/L19923.1?report=genbank&log$=nucltop&blast_rank=95&RID=2A2RPRX4013","L19923.1")
Homo sapiens partial HLA-B gene for MHC class I antigen, exons 2 and 3, HLA-B*2708 allele, isolate 33402	Homo sapiens	244	244	98%	6e-60	86.22	646	=HYPERLINK("https://www.ncbi.nlm.nih.gov/nucleotide/AJ849644.1?report=genbank&log$=nucltop&blast_rank=96&RID=2A2RPRX4013","AJ849644.1")
Lemur catta gene for MHC class I antigen, partial cds, allele: Leca-W06*04	Lemur catta	244	244	100%	6e-60	86.15	734	=HYPERLINK("https://www.ncbi.nlm.nih.gov/nucleotide/AB098436.1?report=genbank&log$=nucltop&blast_rank=97&RID=2A2RPRX4013","AB098436.1")
Lemur catta gene for MHC class I antigen, partial cds, allele: Leca-W08*02	Lemur catta	244	244	100%	6e-60	86.03	734	=HYPERLINK("https://www.ncbi.nlm.nih.gov/nucleotide/AB098435.1?report=genbank&log$=nucltop&blast_rank=98&RID=2A2RPRX4013","AB098435.1")
Lemur catta gene for MHC class I antigen, partial cds, allele: Leca-W05*02	Lemur catta	244	244	100%	6e-60	86.03	733	=HYPERLINK("https://www.ncbi.nlm.nih.gov/nucleotide/AB098434.1?report=genbank&log$=nucltop&blast_rank=99&RID=2A2RPRX4013","AB098434.1")
Lemur catta gene for MHC class I antigen, partial cds, allele: Leca-W05*01	Lemur catta	244	244	100%	6e-60	86.03	734	=HYPERLINK("https://www.ncbi.nlm.nih.gov/nucleotide/AB098429.1?report=genbank&log$=nucltop&blast_rank=100&RID=2A2RPRX4013","AB098429.1")
