## Supplementary material for "Characterization of both major histocompatibility complex classes in a wild social mammal: the banded mongoose": Blast results - MHCI exon 2: 2A2RPRX4013-Alignment-Descriptions Query 14 - Mumu class I-2_14.csv

Description	Scientific Name	Max Score	Total Score	Query Cover	E value	Per. ident	Acc. Len	Accession
PREDICTED: Equus przewalskii HLA class I histocompatibility antigen, B-14 alpha chain-like (LOC103544893), partial mRNA	Equus przewalskii	350	350	100%	1e-91	94.30	751	=HYPERLINK("https://www.ncbi.nlm.nih.gov/nucleotide/XM_008511667.1?report=genbank&log$=nucltop&blast_rank=1&RID=2A2RPRX4013","XM_008511667.1")
Equus caballus MHC class I antigen (Eqca-1) gene, Eqca-1*029:01 allele, exons 2 and 3 and partial cds	Equus caballus	339	339	100%	3e-88	93.42	771	=HYPERLINK("https://www.ncbi.nlm.nih.gov/nucleotide/ON863458.1?report=genbank&log$=nucltop&blast_rank=2&RID=2A2RPRX4013","ON863458.1")
Equus caballus MHC class I antigen (Eqca-1) gene, Eqca-1*030:01 allele, exons 2 and 3 and partial cds	Equus caballus	339	339	100%	3e-88	93.45	771	=HYPERLINK("https://www.ncbi.nlm.nih.gov/nucleotide/ON863457.1?report=genbank&log$=nucltop&blast_rank=3&RID=2A2RPRX4013","ON863457.1")
Equus caballus MHC class I antigen (Eqca-1) gene, Eqca-1*031:01 allele, exons 2 and 3 and partial cds	Equus caballus	339	339	100%	3e-88	93.45	771	=HYPERLINK("https://www.ncbi.nlm.nih.gov/nucleotide/ON863456.1?report=genbank&log$=nucltop&blast_rank=4&RID=2A2RPRX4013","ON863456.1")
Equus caballus MHC class I antigen (Eqca-1) gene, Eqca-1*016:01 allele, exons 2 and 3 and partial cds	Equus caballus	339	339	100%	3e-88	93.42	771	=HYPERLINK("https://www.ncbi.nlm.nih.gov/nucleotide/ON863454.1?report=genbank&log$=nucltop&blast_rank=5&RID=2A2RPRX4013","ON863454.1")
PREDICTED: Globicephala melas BOLA class I histocompatibility antigen, alpha chain BL3-7-like (LOC115850966), transcript variant X2, mRNA	Globicephala melas	335	335	99%	4e-87	93.36	1308	=HYPERLINK("https://www.ncbi.nlm.nih.gov/nucleotide/XM_060307323.1?report=genbank&log$=nucltop&blast_rank=6&RID=2A2RPRX4013","XM_060307323.1")
PREDICTED: Globicephala melas BOLA class I histocompatibility antigen, alpha chain BL3-7-like (LOC115850966), transcript variant X1, mRNA	Globicephala melas	335	335	99%	4e-87	93.36	1256	=HYPERLINK("https://www.ncbi.nlm.nih.gov/nucleotide/XM_060307322.1?report=genbank&log$=nucltop&blast_rank=7&RID=2A2RPRX4013","XM_060307322.1")
Equus caballus MHC class I antigen (Eqca-1) gene, Eqca-1*016:02 allele, exons 2 and 3 and partial cds	Equus caballus	333	333	100%	1e-86	92.98	771	=HYPERLINK("https://www.ncbi.nlm.nih.gov/nucleotide/ON863455.1?report=genbank&log$=nucltop&blast_rank=8&RID=2A2RPRX4013","ON863455.1")
Equus asinus MHC class I antigen (Eqas-N) mRNA, Eqas-N*00401 allele, partial cds	Equus asinus	333	333	98%	1e-86	93.33	1115	=HYPERLINK("https://www.ncbi.nlm.nih.gov/nucleotide/HM053572.1?report=genbank&log$=nucltop&blast_rank=9&RID=2A2RPRX4013","HM053572.1")
Equus caballus genome assembly, chromosome: 20	Equus caballus	327	9237	100%	6e-85	92.89	66475065	=HYPERLINK("https://www.ncbi.nlm.nih.gov/nucleotide/OZ027700.1?report=genbank&log$=nucltop&blast_rank=10&RID=2A2RPRX4013","OZ027700.1")
Equus caballus MHC class I antigen (Eqca-1) gene, Eqca-1*032:01 allele, exons 2 and 3 and partial cds	Equus caballus	327	327	100%	6e-85	92.54	771	=HYPERLINK("https://www.ncbi.nlm.nih.gov/nucleotide/ON863460.1?report=genbank&log$=nucltop&blast_rank=11&RID=2A2RPRX4013","ON863460.1")
Equus caballus MHC class I antigen (Eqca-1) gene, Eqca-1*028:01 allele, exons 2 and 3 and partial cds	Equus caballus	327	327	100%	6e-85	92.54	771	=HYPERLINK("https://www.ncbi.nlm.nih.gov/nucleotide/ON863450.1?report=genbank&log$=nucltop&blast_rank=12&RID=2A2RPRX4013","ON863450.1")
Equus caballus genome assembly, chromosome: 20	Equus caballus	322	8719	100%	3e-83	92.44	65533053	=HYPERLINK("https://www.ncbi.nlm.nih.gov/nucleotide/OZ027732.1?report=genbank&log$=nucltop&blast_rank=13&RID=2A2RPRX4013","OZ027732.1")
Equus caballus genome assembly, chromosome: 20	Equus caballus	322	8719	100%	3e-83	92.44	65146860	=HYPERLINK("https://www.ncbi.nlm.nih.gov/nucleotide/OZ014265.2?report=genbank&log$=nucltop&blast_rank=14&RID=2A2RPRX4013","OZ014265.2")
PREDICTED: Ceratotherium simum simum HLA class I histocompatibility antigen, A-11 alpha chain-like (LOC101400572), transcript variant X2, mRNA	Ceratotherium simum simum	322	322	100%	3e-83	92.11	1406	=HYPERLINK("https://www.ncbi.nlm.nih.gov/nucleotide/XM_014796279.1?report=genbank&log$=nucltop&blast_rank=15&RID=2A2RPRX4013","XM_014796279.1")
PREDICTED: Ceratotherium simum simum HLA class I histocompatibility antigen, A-11 alpha chain-like (LOC101400572), transcript variant X1, mRNA	Ceratotherium simum simum	322	322	100%	3e-83	92.11	1205	=HYPERLINK("https://www.ncbi.nlm.nih.gov/nucleotide/XM_014796278.1?report=genbank&log$=nucltop&blast_rank=16&RID=2A2RPRX4013","XM_014796278.1")
Equus caballus MHC class I antigen (Eqca-2) gene, Eqca-2*005:01 allele, exons 2 and 3 and partial cds	Equus caballus	322	322	100%	3e-83	92.11	775	=HYPERLINK("https://www.ncbi.nlm.nih.gov/nucleotide/ON863488.1?report=genbank&log$=nucltop&blast_rank=17&RID=2A2RPRX4013","ON863488.1")
Equus caballus MHC class I antigen (Eqca-2) gene, Eqca-2*001:10 allele, exons 2 and 3 and partial cds	Equus caballus	322	322	100%	3e-83	92.11	775	=HYPERLINK("https://www.ncbi.nlm.nih.gov/nucleotide/ON863486.1?report=genbank&log$=nucltop&blast_rank=18&RID=2A2RPRX4013","ON863486.1")
PREDICTED: Equus asinus class I histocompatibility antigen, Gogo-OKO alpha chain-like (LOC106827833), misc_RNA	Equus asinus	322	322	100%	3e-83	92.11	3466	=HYPERLINK("https://www.ncbi.nlm.nih.gov/nucleotide/XR_006530868.1?report=genbank&log$=nucltop&blast_rank=19&RID=2A2RPRX4013","XR_006530868.1")
Equus caballus MHC class I antigen (Eqca-N) mRNA, Eqca-N*00101 allele, complete cds	Equus caballus	322	322	98%	3e-83	92.44	1518	=HYPERLINK("https://www.ncbi.nlm.nih.gov/nucleotide/M95409.2?report=genbank&log$=nucltop&blast_rank=20&RID=2A2RPRX4013","M95409.2")
Equus caballus major histocompatibility complex class I antigen A2 gene, complete cds	Equus caballus	322	322	98%	3e-83	92.44	3815	=HYPERLINK("https://www.ncbi.nlm.nih.gov/nucleotide/AF207854.1?report=genbank&log$=nucltop&blast_rank=21&RID=2A2RPRX4013","AF207854.1")
PREDICTED: Delphinus delphis BOLA class I histocompatibility antigen, alpha chain BL3-7-like (LOC132432668), transcript variant X2, mRNA	Delphinus delphis	318	318	99%	4e-82	92.04	1480	=HYPERLINK("https://www.ncbi.nlm.nih.gov/nucleotide/XM_060023378.1?report=genbank&log$=nucltop&blast_rank=22&RID=2A2RPRX4013","XM_060023378.1")
PREDICTED: Delphinus delphis BOLA class I histocompatibility antigen, alpha chain BL3-7-like (LOC132432668), transcript variant X1, mRNA	Delphinus delphis	318	318	99%	4e-82	92.04	1446	=HYPERLINK("https://www.ncbi.nlm.nih.gov/nucleotide/XM_060023377.1?report=genbank&log$=nucltop&blast_rank=23&RID=2A2RPRX4013","XM_060023377.1")
PREDICTED: Tursiops truncatus BOLA class I histocompatibility antigen, alpha chain BL3-7-like (LOC117313796), transcript variant X2, mRNA	Tursiops truncatus	316	316	100%	1e-81	91.67	1459	=HYPERLINK("https://www.ncbi.nlm.nih.gov/nucleotide/XM_033863920.1?report=genbank&log$=nucltop&blast_rank=24&RID=2A2RPRX4013","XM_033863920.1")
PREDICTED: Tursiops truncatus BOLA class I histocompatibility antigen, alpha chain BL3-7-like (LOC117313796), transcript variant X1, mRNA	Tursiops truncatus	316	316	100%	1e-81	91.67	1349	=HYPERLINK("https://www.ncbi.nlm.nih.gov/nucleotide/XM_033863919.1?report=genbank&log$=nucltop&blast_rank=25&RID=2A2RPRX4013","XM_033863919.1")
Felis catus isolate EH4-0-27 MHC class I antigen (FLAI-K) pseudogene, FLAI-K-FLA-K*008:02:01:01Q allele, partial sequence	Felis catus	316	316	100%	1e-81	91.67	3260	=HYPERLINK("https://www.ncbi.nlm.nih.gov/nucleotide/MK753258.1?report=genbank&log$=nucltop&blast_rank=26&RID=2A2RPRX4013","MK753258.1")
PREDICTED: Equus caballus MHC class I heavy chain (MHCX1), transcript variant X1, mRNA	Equus caballus	316	316	100%	1e-81	91.67	1596	=HYPERLINK("https://www.ncbi.nlm.nih.gov/nucleotide/XM_023624055.1?report=genbank&log$=nucltop&blast_rank=27&RID=2A2RPRX4013","XM_023624055.1")
Felis catus MHC class I antigen (FLAI-E) gene, FLAI-E-FLA-E*007:01:01:01 allele, complete cds	Felis catus	316	316	100%	1e-81	91.67	3203	=HYPERLINK("https://www.ncbi.nlm.nih.gov/nucleotide/MZ964725.1?report=genbank&log$=nucltop&blast_rank=28&RID=2A2RPRX4013","MZ964725.1")
Equus caballus MHC class I antigen (Eqca-2) gene, Eqca-2*003:12 allele, exons 2 and 3 and partial cds	Equus caballus	316	316	100%	1e-81	91.67	775	=HYPERLINK("https://www.ncbi.nlm.nih.gov/nucleotide/ON863513.1?report=genbank&log$=nucltop&blast_rank=29&RID=2A2RPRX4013","ON863513.1")
Equus caballus MHC class I antigen (Eqca-2) gene, Eqca-2*006:01 allele, exons 2 and 3 and partial cds	Equus caballus	316	316	100%	1e-81	91.67	775	=HYPERLINK("https://www.ncbi.nlm.nih.gov/nucleotide/ON863511.1?report=genbank&log$=nucltop&blast_rank=30&RID=2A2RPRX4013","ON863511.1")
Equus caballus MHC class I antigen (Eqca-2) gene, Eqca-2*002:11 allele, exons 2 and 3 and partial cds	Equus caballus	316	316	100%	1e-81	91.67	775	=HYPERLINK("https://www.ncbi.nlm.nih.gov/nucleotide/ON863507.1?report=genbank&log$=nucltop&blast_rank=31&RID=2A2RPRX4013","ON863507.1")
Equus caballus MHC class I antigen (Eqca-2) gene, Eqca-2*002:07 allele, exons 2 and 3 and partial cds	Equus caballus	316	316	100%	1e-81	91.67	775	=HYPERLINK("https://www.ncbi.nlm.nih.gov/nucleotide/ON863505.1?report=genbank&log$=nucltop&blast_rank=32&RID=2A2RPRX4013","ON863505.1")
Equus caballus MHC class I antigen (Eqca-2) gene, Eqca-2*001:09 allele, exons 2 and 3 and partial cds	Equus caballus	316	316	100%	1e-81	91.67	775	=HYPERLINK("https://www.ncbi.nlm.nih.gov/nucleotide/ON863503.1?report=genbank&log$=nucltop&blast_rank=33&RID=2A2RPRX4013","ON863503.1")
Equus caballus MHC class I antigen (Eqca-2) gene, Eqca-2*001:12 allele, exons 2 and 3 and partial cds	Equus caballus	316	316	100%	1e-81	91.67	775	=HYPERLINK("https://www.ncbi.nlm.nih.gov/nucleotide/ON863500.1?report=genbank&log$=nucltop&blast_rank=34&RID=2A2RPRX4013","ON863500.1")
Equus caballus MHC class I antigen (Eqca-2) gene, Eqca-2*003:14 allele, exons 2 and 3 and partial cds	Equus caballus	316	316	100%	1e-81	91.67	775	=HYPERLINK("https://www.ncbi.nlm.nih.gov/nucleotide/ON863498.1?report=genbank&log$=nucltop&blast_rank=35&RID=2A2RPRX4013","ON863498.1")
Equus caballus MHC class I antigen (Eqca-2) gene, Eqca-2*005:02 allele, exons 2 and 3 and partial cds	Equus caballus	316	316	100%	1e-81	91.67	775	=HYPERLINK("https://www.ncbi.nlm.nih.gov/nucleotide/ON863487.1?report=genbank&log$=nucltop&blast_rank=36&RID=2A2RPRX4013","ON863487.1")
Equus caballus MHC class I antigen (Eqca-2) gene, Eqca-2*001:15 allele, exons 2 and 3 and partial cds	Equus caballus	316	316	100%	1e-81	91.67	775	=HYPERLINK("https://www.ncbi.nlm.nih.gov/nucleotide/ON863485.1?report=genbank&log$=nucltop&blast_rank=37&RID=2A2RPRX4013","ON863485.1")
PREDICTED: Equus przewalskii HLA class I histocompatibility antigen, B-14 alpha chain-like (LOC103567269), mRNA	Equus przewalskii	316	316	100%	1e-81	91.67	1572	=HYPERLINK("https://www.ncbi.nlm.nih.gov/nucleotide/XM_008543907.1?report=genbank&log$=nucltop&blast_rank=38&RID=2A2RPRX4013","XM_008543907.1")
Felis catus MHC class I antigen (FLAI-E) gene, FLAI-E*00701 allele, exons 2, 3 and partial cds	Felis catus	316	316	100%	1e-81	91.67	745	=HYPERLINK("https://www.ncbi.nlm.nih.gov/nucleotide/KC763018.1?report=genbank&log$=nucltop&blast_rank=39&RID=2A2RPRX4013","KC763018.1")
Felis catus MHC class I antigen (FLAI-K) gene, FLAI-K*00801 allele, exons 2, 3 and partial cds	Felis catus	316	316	100%	1e-81	91.67	743	=HYPERLINK("https://www.ncbi.nlm.nih.gov/nucleotide/KC763045.1?report=genbank&log$=nucltop&blast_rank=40&RID=2A2RPRX4013","KC763045.1")
Equus asinus MHC class I antigen (Eqas-N) mRNA, Eqas-N*50302 allele, partial cds	Equus asinus	316	316	98%	1e-81	92.00	1118	=HYPERLINK("https://www.ncbi.nlm.nih.gov/nucleotide/HM053585.1?report=genbank&log$=nucltop&blast_rank=41&RID=2A2RPRX4013","HM053585.1")
Equus asinus MHC class I antigen (Eqas-N) mRNA, Eqas-N*50001 allele, partial cds	Equus asinus	316	316	100%	1e-81	91.67	1118	=HYPERLINK("https://www.ncbi.nlm.nih.gov/nucleotide/HM053579.1?report=genbank&log$=nucltop&blast_rank=42&RID=2A2RPRX4013","HM053579.1")
Equus caballus MHC class I heavy chain (MHCX1), mRNA	Equus caballus	316	316	100%	1e-81	91.67	1535	=HYPERLINK("https://www.ncbi.nlm.nih.gov/nucleotide/NM_001099766.1?report=genbank&log$=nucltop&blast_rank=43&RID=2A2RPRX4013","NM_001099766.1")
Equus caballus MHC class I antigen (Eqca-5) gene, Eqca-5*00101 allele, complete cds	Equus caballus	316	316	100%	1e-81	91.67	4559	=HYPERLINK("https://www.ncbi.nlm.nih.gov/nucleotide/DQ083411.1?report=genbank&log$=nucltop&blast_rank=44&RID=2A2RPRX4013","DQ083411.1")
Felis catus clone FLAB9 major histocompatibility complex class I antigen (FLA-I) mRNA, partial cds	Felis catus	316	316	100%	1e-81	91.67	1439	=HYPERLINK("https://www.ncbi.nlm.nih.gov/nucleotide/U07672.1?report=genbank&log$=nucltop&blast_rank=45&RID=2A2RPRX4013","U07672.1")
Neophocaena phocaenoides MHC class I antigen (Neph-I) mRNA, Neph-I*35 allele, partial cds	Neophocaena phocaenoides	313	313	99%	2e-80	91.63	822	=HYPERLINK("https://www.ncbi.nlm.nih.gov/nucleotide/KU757455.1?report=genbank&log$=nucltop&blast_rank=46&RID=2A2RPRX4013","KU757455.1")
PREDICTED: Mustela erminea DLA class I histocompatibility antigen, A9/A9 alpha chain-like (LOC116587550), mRNA	Mustela erminea	311	311	100%	6e-80	91.23	1193	=HYPERLINK("https://www.ncbi.nlm.nih.gov/nucleotide/XM_032338151.1?report=genbank&log$=nucltop&blast_rank=47&RID=2A2RPRX4013","XM_032338151.1")
PREDICTED: Ceratotherium simum simum HLA class I histocompatibility antigen, B-67 alpha chain-like (LOC101394048), mRNA	Ceratotherium simum simum	311	311	100%	6e-80	91.27	1132	=HYPERLINK("https://www.ncbi.nlm.nih.gov/nucleotide/XM_014782967.1?report=genbank&log$=nucltop&blast_rank=48&RID=2A2RPRX4013","XM_014782967.1")
Equus caballus MHC class I antigen (Eqca-2) gene, Eqca-2*001:13 allele, exons 2 and 3 and partial cds	Equus caballus	311	311	100%	6e-80	91.23	775	=HYPERLINK("https://www.ncbi.nlm.nih.gov/nucleotide/ON863515.1?report=genbank&log$=nucltop&blast_rank=49&RID=2A2RPRX4013","ON863515.1")
Equus caballus MHC class I antigen (Eqca-2) gene, Eqca-2*003:09 allele, exons 2 and 3 and partial cds	Equus caballus	311	311	98%	6e-80	91.56	775	=HYPERLINK("https://www.ncbi.nlm.nih.gov/nucleotide/ON863514.1?report=genbank&log$=nucltop&blast_rank=50&RID=2A2RPRX4013","ON863514.1")
Equus caballus MHC class I antigen (Eqca-2) gene, Eqca-2*001:16 allele, exons 2 and 3 and partial cds	Equus caballus	311	311	100%	6e-80	91.23	775	=HYPERLINK("https://www.ncbi.nlm.nih.gov/nucleotide/ON863512.1?report=genbank&log$=nucltop&blast_rank=51&RID=2A2RPRX4013","ON863512.1")
Equus caballus MHC class I antigen (Eqca-2) gene, Eqca-2*001:11 allele, exons 2 and 3 and partial cds	Equus caballus	311	311	100%	6e-80	91.23	775	=HYPERLINK("https://www.ncbi.nlm.nih.gov/nucleotide/ON863510.1?report=genbank&log$=nucltop&blast_rank=52&RID=2A2RPRX4013","ON863510.1")
Equus caballus MHC class I antigen (Eqca-2) gene, Eqca-2*002:09 allele, exons 2 and 3 and partial cds	Equus caballus	311	311	100%	6e-80	91.23	775	=HYPERLINK("https://www.ncbi.nlm.nih.gov/nucleotide/ON863509.1?report=genbank&log$=nucltop&blast_rank=53&RID=2A2RPRX4013","ON863509.1")
Equus caballus MHC class I antigen (Eqca-2) gene, Eqca-2*002:08 allele, exons 2 and 3 and partial cds	Equus caballus	311	311	100%	6e-80	91.23	775	=HYPERLINK("https://www.ncbi.nlm.nih.gov/nucleotide/ON863506.1?report=genbank&log$=nucltop&blast_rank=54&RID=2A2RPRX4013","ON863506.1")
Equus caballus MHC class I antigen (Eqca-2) gene, Eqca-2*004:03 allele, exons 2 and 3 and partial cds	Equus caballus	311	311	100%	6e-80	91.23	775	=HYPERLINK("https://www.ncbi.nlm.nih.gov/nucleotide/ON863502.1?report=genbank&log$=nucltop&blast_rank=55&RID=2A2RPRX4013","ON863502.1")
Equus caballus MHC class I antigen (Eqca-2) gene, Eqca-2*004:02 allele, exons 2 and 3 and partial cds	Equus caballus	311	311	100%	6e-80	91.23	775	=HYPERLINK("https://www.ncbi.nlm.nih.gov/nucleotide/ON863501.1?report=genbank&log$=nucltop&blast_rank=56&RID=2A2RPRX4013","ON863501.1")
Equus caballus MHC class I antigen (Eqca-2) gene, Eqca-2*001:05 allele, exons 2 and 3 and partial cds	Equus caballus	311	311	100%	6e-80	91.23	775	=HYPERLINK("https://www.ncbi.nlm.nih.gov/nucleotide/ON863495.1?report=genbank&log$=nucltop&blast_rank=57&RID=2A2RPRX4013","ON863495.1")
Equus caballus MHC class I antigen (Eqca-2) gene, Eqca-2*002:05 allele, exons 2 and 3 and partial cds	Equus caballus	311	311	100%	6e-80	91.23	775	=HYPERLINK("https://www.ncbi.nlm.nih.gov/nucleotide/ON863494.1?report=genbank&log$=nucltop&blast_rank=58&RID=2A2RPRX4013","ON863494.1")
Equus caballus MHC class I antigen (Eqca-2) gene, Eqca-2*005:04 allele, exons 2 and 3 and partial cds	Equus caballus	311	311	100%	6e-80	91.23	775	=HYPERLINK("https://www.ncbi.nlm.nih.gov/nucleotide/ON863492.1?report=genbank&log$=nucltop&blast_rank=59&RID=2A2RPRX4013","ON863492.1")
Equus caballus MHC class I antigen (Eqca-2) gene, Eqca-2*005:03 allele, exons 2 and 3 and partial cds	Equus caballus	311	311	100%	6e-80	91.23	775	=HYPERLINK("https://www.ncbi.nlm.nih.gov/nucleotide/ON863491.1?report=genbank&log$=nucltop&blast_rank=60&RID=2A2RPRX4013","ON863491.1")
Equus caballus MHC class I antigen (Eqca-2) gene, Eqca-2*001:14 allele, exons 2 and 3 and partial cds	Equus caballus	311	311	100%	6e-80	91.23	775	=HYPERLINK("https://www.ncbi.nlm.nih.gov/nucleotide/ON863484.1?report=genbank&log$=nucltop&blast_rank=61&RID=2A2RPRX4013","ON863484.1")
Equus caballus MHC class I antigen (Eqca-2) gene, Eqca-2*001:04 allele, exons 2 and 3 and partial cds	Equus caballus	311	311	100%	6e-80	91.23	775	=HYPERLINK("https://www.ncbi.nlm.nih.gov/nucleotide/ON863483.1?report=genbank&log$=nucltop&blast_rank=62&RID=2A2RPRX4013","ON863483.1")
Equus caballus MHC class I antigen (Eqca-2) gene, Eqca-2*003:07 allele, exons 2 and 3 and partial cds	Equus caballus	311	311	98%	6e-80	91.56	775	=HYPERLINK("https://www.ncbi.nlm.nih.gov/nucleotide/ON863482.1?report=genbank&log$=nucltop&blast_rank=63&RID=2A2RPRX4013","ON863482.1")
Equus caballus MHC class I antigen (Eqca-2) gene, Eqca-2*003:13 allele, exons 2 and 3 and partial cds	Equus caballus	311	311	100%	6e-80	91.23	775	=HYPERLINK("https://www.ncbi.nlm.nih.gov/nucleotide/ON863481.1?report=genbank&log$=nucltop&blast_rank=64&RID=2A2RPRX4013","ON863481.1")
Equus caballus MHC class I antigen (Eqca-2) gene, Eqca-2*003:11 allele, exons 2 and 3 and partial cds	Equus caballus	311	311	100%	6e-80	91.23	775	=HYPERLINK("https://www.ncbi.nlm.nih.gov/nucleotide/ON863480.1?report=genbank&log$=nucltop&blast_rank=65&RID=2A2RPRX4013","ON863480.1")
Equus caballus MHC class I antigen (Eqca-2) gene, Eqca-2*003:10 allele, exons 2 and 3 and partial cds	Equus caballus	311	311	100%	6e-80	91.23	775	=HYPERLINK("https://www.ncbi.nlm.nih.gov/nucleotide/ON863479.1?report=genbank&log$=nucltop&blast_rank=66&RID=2A2RPRX4013","ON863479.1")
Equus caballus MHC class I antigen (Eqca-2) gene, Eqca-2*003:06 allele, exons 2 and 3 and partial cds	Equus caballus	311	311	100%	6e-80	91.23	775	=HYPERLINK("https://www.ncbi.nlm.nih.gov/nucleotide/ON863478.1?report=genbank&log$=nucltop&blast_rank=67&RID=2A2RPRX4013","ON863478.1")
Equus caballus MHC class I antigen (Eqca-2) gene, Eqca-2*003:08 allele, exons 2 and 3 and partial cds	Equus caballus	311	311	100%	6e-80	91.23	775	=HYPERLINK("https://www.ncbi.nlm.nih.gov/nucleotide/ON863477.1?report=genbank&log$=nucltop&blast_rank=68&RID=2A2RPRX4013","ON863477.1")
Equus caballus MHC class I antigen (Eqca-2) gene, Eqca-2*003:05 allele, exons 2 and 3 and partial cds	Equus caballus	311	311	100%	6e-80	91.23	775	=HYPERLINK("https://www.ncbi.nlm.nih.gov/nucleotide/ON863476.1?report=genbank&log$=nucltop&blast_rank=69&RID=2A2RPRX4013","ON863476.1")
Equus caballus MHC class I antigen (Eqca-1) gene, Eqca-1*021:01 allele, exons 2 and 3 and partial cds	Equus caballus	311	311	100%	6e-80	91.23	771	=HYPERLINK("https://www.ncbi.nlm.nih.gov/nucleotide/ON863459.1?report=genbank&log$=nucltop&blast_rank=70&RID=2A2RPRX4013","ON863459.1")
Equus caballus MHC class I antigen (Eqca-1) gene, Eqca-1*004:02 allele, exons 2 and 3 and partial cds	Equus caballus	311	311	100%	6e-80	91.23	771	=HYPERLINK("https://www.ncbi.nlm.nih.gov/nucleotide/ON863433.1?report=genbank&log$=nucltop&blast_rank=71&RID=2A2RPRX4013","ON863433.1")
PREDICTED: Equus asinus class I histocompatibility antigen, Gogo-OKO alpha chain (LOC106831871), mRNA	Equus asinus	311	311	98%	6e-80	91.56	1653	=HYPERLINK("https://www.ncbi.nlm.nih.gov/nucleotide/XM_044774993.1?report=genbank&log$=nucltop&blast_rank=72&RID=2A2RPRX4013","XM_044774993.1")
PREDICTED: Equus asinus class I histocompatibility antigen, Gogo-OKO alpha chain-like (LOC123287556), mRNA	Equus asinus	311	311	98%	6e-80	91.56	1656	=HYPERLINK("https://www.ncbi.nlm.nih.gov/nucleotide/XM_044774961.1?report=genbank&log$=nucltop&blast_rank=73&RID=2A2RPRX4013","XM_044774961.1")
Equus caballus MHC class I antigen (Eqca-2) mRNA, Eqca-2*00103 allele, complete cds	Equus caballus	311	311	100%	6e-80	91.23	1517	=HYPERLINK("https://www.ncbi.nlm.nih.gov/nucleotide/KC291655.1?report=genbank&log$=nucltop&blast_rank=74&RID=2A2RPRX4013","KC291655.1")
Equus asinus MHC class I antigen (Eqas-N) mRNA, Eqas-N*00601 allele, partial cds	Equus asinus	311	311	98%	6e-80	91.59	1115	=HYPERLINK("https://www.ncbi.nlm.nih.gov/nucleotide/HM053576.1?report=genbank&log$=nucltop&blast_rank=75&RID=2A2RPRX4013","HM053576.1")
Equus caballus clone 8-5 putative classical MHC class I antigen mRNA, complete cds	Equus caballus	311	311	100%	6e-80	91.23	1097	=HYPERLINK("https://www.ncbi.nlm.nih.gov/nucleotide/AY225157.1?report=genbank&log$=nucltop&blast_rank=76&RID=2A2RPRX4013","AY225157.1")
PREDICTED: Eubalaena glacialis BOLA class I histocompatibility antigen, alpha chain BL3-7-like (LOC133095067), transcript variant X2, mRNA	Eubalaena glacialis	307	307	99%	8e-79	91.15	1468	=HYPERLINK("https://www.ncbi.nlm.nih.gov/nucleotide/XM_061195900.1?report=genbank&log$=nucltop&blast_rank=77&RID=2A2RPRX4013","XM_061195900.1")
PREDICTED: Eubalaena glacialis BOLA class I histocompatibility antigen, alpha chain BL3-7-like (LOC133095067), transcript variant X1, mRNA	Eubalaena glacialis	307	307	99%	8e-79	91.15	1252	=HYPERLINK("https://www.ncbi.nlm.nih.gov/nucleotide/XM_061195899.1?report=genbank&log$=nucltop&blast_rank=78&RID=2A2RPRX4013","XM_061195899.1")
PREDICTED: Balaenoptera ricei BOLA class I histocompatibility antigen, alpha chain BL3-7-like (LOC132374542), mRNA	Balaenoptera ricei	307	307	99%	8e-79	91.19	2124	=HYPERLINK("https://www.ncbi.nlm.nih.gov/nucleotide/XM_059938324.1?report=genbank&log$=nucltop&blast_rank=79&RID=2A2RPRX4013","XM_059938324.1")
PREDICTED: Balaenoptera ricei BOLA class I histocompatibility antigen, alpha chain BL3-7 (LOC132374512), mRNA	Balaenoptera ricei	307	307	99%	8e-79	91.15	1212	=HYPERLINK("https://www.ncbi.nlm.nih.gov/nucleotide/XM_059938246.1?report=genbank&log$=nucltop&blast_rank=80&RID=2A2RPRX4013","XM_059938246.1")
PREDICTED: Lipotes vexillifer BOLA class I histocompatibility antigen, alpha chain BL3-7-like (LOC103076235), mRNA	Lipotes vexillifer	307	307	99%	8e-79	91.15	1119	=HYPERLINK("https://www.ncbi.nlm.nih.gov/nucleotide/XM_007449173.1?report=genbank&log$=nucltop&blast_rank=81&RID=2A2RPRX4013","XM_007449173.1")
PREDICTED: Diceros bicornis minor class I histocompatibility antigen, Gogo-OKO alpha chain-like (LOC131413871), transcript variant X6, mRNA	Diceros bicornis minor	305	305	100%	3e-78	90.83	1334	=HYPERLINK("https://www.ncbi.nlm.nih.gov/nucleotide/XM_058554829.1?report=genbank&log$=nucltop&blast_rank=82&RID=2A2RPRX4013","XM_058554829.1")
PREDICTED: Diceros bicornis minor class I histocompatibility antigen, Gogo-OKO alpha chain-like (LOC131413871), transcript variant X5, mRNA	Diceros bicornis minor	305	305	100%	3e-78	90.83	1376	=HYPERLINK("https://www.ncbi.nlm.nih.gov/nucleotide/XM_058554828.1?report=genbank&log$=nucltop&blast_rank=83&RID=2A2RPRX4013","XM_058554828.1")
PREDICTED: Diceros bicornis minor class I histocompatibility antigen, Gogo-OKO alpha chain-like (LOC131413871), transcript variant X4, mRNA	Diceros bicornis minor	305	305	100%	3e-78	90.83	1448	=HYPERLINK("https://www.ncbi.nlm.nih.gov/nucleotide/XM_058554826.1?report=genbank&log$=nucltop&blast_rank=84&RID=2A2RPRX4013","XM_058554826.1")
PREDICTED: Diceros bicornis minor class I histocompatibility antigen, Gogo-OKO alpha chain-like (LOC131413871), transcript variant X3, mRNA	Diceros bicornis minor	305	305	100%	3e-78	90.83	1490	=HYPERLINK("https://www.ncbi.nlm.nih.gov/nucleotide/XM_058554825.1?report=genbank&log$=nucltop&blast_rank=85&RID=2A2RPRX4013","XM_058554825.1")
PREDICTED: Diceros bicornis minor class I histocompatibility antigen, Gogo-OKO alpha chain-like (LOC131413871), transcript variant X2, mRNA	Diceros bicornis minor	305	305	100%	3e-78	90.83	1179	=HYPERLINK("https://www.ncbi.nlm.nih.gov/nucleotide/XM_058554824.1?report=genbank&log$=nucltop&blast_rank=86&RID=2A2RPRX4013","XM_058554824.1")
PREDICTED: Diceros bicornis minor class I histocompatibility antigen, Gogo-OKO alpha chain-like (LOC131413871), transcript variant X1, mRNA	Diceros bicornis minor	305	305	100%	3e-78	90.83	1293	=HYPERLINK("https://www.ncbi.nlm.nih.gov/nucleotide/XM_058554823.1?report=genbank&log$=nucltop&blast_rank=87&RID=2A2RPRX4013","XM_058554823.1")
PREDICTED: Hippopotamus amphibius kiboko BOLA class I histocompatibility antigen, alpha chain BL3-7-like (LOC130832036), mRNA	Hippopotamus amphibius kiboko	305	305	98%	3e-78	91.11	1181	=HYPERLINK("https://www.ncbi.nlm.nih.gov/nucleotide/XM_057700578.1?report=genbank&log$=nucltop&blast_rank=88&RID=2A2RPRX4013","XM_057700578.1")
PREDICTED: Hippopotamus amphibius kiboko BOLA class I histocompatibility antigen, alpha chain BL3-7-like (LOC130832030), transcript variant X2, mRNA	Hippopotamus amphibius kiboko	305	305	98%	3e-78	91.11	1416	=HYPERLINK("https://www.ncbi.nlm.nih.gov/nucleotide/XM_057700570.1?report=genbank&log$=nucltop&blast_rank=89&RID=2A2RPRX4013","XM_057700570.1")
PREDICTED: Hippopotamus amphibius kiboko BOLA class I histocompatibility antigen, alpha chain BL3-7-like (LOC130832030), transcript variant X1, mRNA	Hippopotamus amphibius kiboko	305	305	98%	3e-78	91.11	1199	=HYPERLINK("https://www.ncbi.nlm.nih.gov/nucleotide/XM_057700569.1?report=genbank&log$=nucltop&blast_rank=90&RID=2A2RPRX4013","XM_057700569.1")
Equus caballus MHC class I antigen (Eqca-7) gene, Eqca-7*004:01 allele, exons 2 and 3 and partial cds	Equus caballus	305	305	100%	3e-78	90.79	788	=HYPERLINK("https://www.ncbi.nlm.nih.gov/nucleotide/ON863519.1?report=genbank&log$=nucltop&blast_rank=91&RID=2A2RPRX4013","ON863519.1")
Equus caballus MHC class I antigen (Eqca-2) gene, Eqca-2*001:06 allele, exons 2 and 3 and partial cds	Equus caballus	305	305	100%	3e-78	90.79	775	=HYPERLINK("https://www.ncbi.nlm.nih.gov/nucleotide/ON863516.1?report=genbank&log$=nucltop&blast_rank=92&RID=2A2RPRX4013","ON863516.1")
Equus caballus MHC class I antigen (Eqca-2) gene, Eqca-2*002:13 allele, exons 2 and 3 and partial cds	Equus caballus	305	305	100%	3e-78	90.79	775	=HYPERLINK("https://www.ncbi.nlm.nih.gov/nucleotide/ON863508.1?report=genbank&log$=nucltop&blast_rank=93&RID=2A2RPRX4013","ON863508.1")
Equus caballus MHC class I antigen (Eqca-2) gene, Eqca-2*002:10 allele, exons 2 and 3 and partial cds	Equus caballus	305	305	100%	3e-78	90.79	775	=HYPERLINK("https://www.ncbi.nlm.nih.gov/nucleotide/ON863504.1?report=genbank&log$=nucltop&blast_rank=94&RID=2A2RPRX4013","ON863504.1")
Equus caballus MHC class I antigen (Eqca-2) gene, Eqca-2*002:12 allele, exons 2 and 3 and partial cds	Equus caballus	305	305	100%	3e-78	90.79	775	=HYPERLINK("https://www.ncbi.nlm.nih.gov/nucleotide/ON863499.1?report=genbank&log$=nucltop&blast_rank=95&RID=2A2RPRX4013","ON863499.1")
Equus caballus MHC class I antigen (Eqca-2) gene, Eqca-2*002:04 allele, exons 2 and 3 and partial cds	Equus caballus	305	305	100%	3e-78	90.79	775	=HYPERLINK("https://www.ncbi.nlm.nih.gov/nucleotide/ON863497.1?report=genbank&log$=nucltop&blast_rank=96&RID=2A2RPRX4013","ON863497.1")
Equus caballus MHC class I antigen (Eqca-2) gene, Eqca-2*002:06 allele, exons 2 and 3 and partial cds	Equus caballus	305	305	100%	3e-78	90.79	775	=HYPERLINK("https://www.ncbi.nlm.nih.gov/nucleotide/ON863496.1?report=genbank&log$=nucltop&blast_rank=97&RID=2A2RPRX4013","ON863496.1")
Equus caballus MHC class I antigen (Eqca-2) gene, Eqca-2*002:03 allele, exons 2 and 3 and partial cds	Equus caballus	305	305	100%	3e-78	90.79	775	=HYPERLINK("https://www.ncbi.nlm.nih.gov/nucleotide/ON863493.1?report=genbank&log$=nucltop&blast_rank=98&RID=2A2RPRX4013","ON863493.1")
Equus caballus MHC class I antigen (Eqca-2) gene, Eqca-2*001:07 allele, exons 2 and 3 and partial cds	Equus caballus	305	305	100%	3e-78	90.79	775	=HYPERLINK("https://www.ncbi.nlm.nih.gov/nucleotide/ON863490.1?report=genbank&log$=nucltop&blast_rank=99&RID=2A2RPRX4013","ON863490.1")
Equus caballus MHC class I antigen (Eqca-2) gene, Eqca-2*001:08 allele, exons 2 and 3 and partial cds	Equus caballus	305	305	100%	3e-78	90.79	775	=HYPERLINK("https://www.ncbi.nlm.nih.gov/nucleotide/ON863489.1?report=genbank&log$=nucltop&blast_rank=100&RID=2A2RPRX4013","ON863489.1")
