## Supplementary material for "Characterization of both major histocompatibility complex classes in a wild social mammal: the banded mongoose": Blast results - MHCI exon 2: 2A2RPRX4013-Alignment-Descriptions Query 15 - Mumu class I-2_12.csv

Description	Scientific Name	Max Score	Total Score	Query Cover	E value	Per. ident	Acc. Len	Accession
Felis catus isolate TZ7-0-22 MHC class I antigen (FLA-L) gene, FLA-L*01:02:01:01 allele, complete cds	Felis catus	337	337	99%	1e-87	93.45	3291	=HYPERLINK("https://www.ncbi.nlm.nih.gov/nucleotide/MK762784.1?report=genbank&log$=nucltop&blast_rank=1&RID=2A2RPRX4013","MK762784.1")
Felis catus isolate TZ7-1-36 MHC class I antigen (FLA-L) gene, FLA-L*01:01:04:04 allele, complete cds	Felis catus	337	337	99%	1e-87	93.45	3288	=HYPERLINK("https://www.ncbi.nlm.nih.gov/nucleotide/MK762783.1?report=genbank&log$=nucltop&blast_rank=2&RID=2A2RPRX4013","MK762783.1")
Felis catus isolate PC6-0-35 MHC class I antigen (FLA-L) pseudogene, FLA-L*01:03:01:01Q allele, partial sequence; and exon	Felis catus	337	337	99%	1e-87	93.45	3287	=HYPERLINK("https://www.ncbi.nlm.nih.gov/nucleotide/MK762781.1?report=genbank&log$=nucltop&blast_rank=3&RID=2A2RPRX4013","MK762781.1")
Felis catus isolate PC6-1-35 MHC class I antigen (FLA-L) gene, FLA-L*01:01:03:01 allele, complete cds	Felis catus	337	337	99%	1e-87	93.45	3288	=HYPERLINK("https://www.ncbi.nlm.nih.gov/nucleotide/MK762780.1?report=genbank&log$=nucltop&blast_rank=4&RID=2A2RPRX4013","MK762780.1")
Felis catus isolate MO-27-0-33 MHC class I antigen (FLA-L) gene, FLA-L*01:01:04:05 allele, complete cds	Felis catus	337	337	99%	1e-87	93.45	3289	=HYPERLINK("https://www.ncbi.nlm.nih.gov/nucleotide/MK762779.1?report=genbank&log$=nucltop&blast_rank=5&RID=2A2RPRX4013","MK762779.1")
Felis catus isolate MH7-1-32 MHC class I antigen (FLA-L) gene, FLA-L*01:01:04:02 allele, complete cds	Felis catus	337	337	99%	1e-87	93.45	3287	=HYPERLINK("https://www.ncbi.nlm.nih.gov/nucleotide/MK762778.1?report=genbank&log$=nucltop&blast_rank=6&RID=2A2RPRX4013","MK762778.1")
Felis catus isolate MH7-0-37 MHC class I antigen (FLA-L) gene, FLA-L*01:01:03:01 allele, complete cds	Felis catus	337	337	99%	1e-87	93.45	3289	=HYPERLINK("https://www.ncbi.nlm.nih.gov/nucleotide/MK762777.1?report=genbank&log$=nucltop&blast_rank=7&RID=2A2RPRX4013","MK762777.1")
Felis catus isolate JI9-0-32 MHC class I antigen (FLA-L) pseudogene, FLA-L*01:01:02:01Q allele, partial sequence	Felis catus	337	337	99%	1e-87	93.45	3277	=HYPERLINK("https://www.ncbi.nlm.nih.gov/nucleotide/MK762776.1?report=genbank&log$=nucltop&blast_rank=8&RID=2A2RPRX4013","MK762776.1")
Felis catus isolate IH7-0-52 MHC class I antigen (FLA-L) gene, FLA-L*01:01:04:03 allele, complete cds	Felis catus	337	337	99%	1e-87	93.45	3288	=HYPERLINK("https://www.ncbi.nlm.nih.gov/nucleotide/MK762775.1?report=genbank&log$=nucltop&blast_rank=9&RID=2A2RPRX4013","MK762775.1")
Felis catus isolate EH3-0-46 MHC class I antigen (FLA-L) gene, FLA-L*01:05:01:01 allele, complete cds	Felis catus	337	337	99%	1e-87	93.45	3283	=HYPERLINK("https://www.ncbi.nlm.nih.gov/nucleotide/MK762774.1?report=genbank&log$=nucltop&blast_rank=10&RID=2A2RPRX4013","MK762774.1")
Felis catus isolate BS9-0-34 MHC class I antigen (FLA-L) gene, FLA-L*01:01:04:01 allele, complete cds	Felis catus	337	337	99%	1e-87	93.45	3282	=HYPERLINK("https://www.ncbi.nlm.nih.gov/nucleotide/MK762772.1?report=genbank&log$=nucltop&blast_rank=11&RID=2A2RPRX4013","MK762772.1")
PREDICTED: Felis catus DLA class I histocompatibility antigen, A9/A9 alpha chain-like (LOC123385326), mRNA	Felis catus	337	337	99%	1e-87	93.45	1560	=HYPERLINK("https://www.ncbi.nlm.nih.gov/nucleotide/XM_045057242.1?report=genbank&log$=nucltop&blast_rank=12&RID=2A2RPRX4013","XM_045057242.1")
PREDICTED: Felis catus saoe class I histocompatibility antigen, A alpha chain-like (FLAI-K), transcript variant X10, mRNA	Felis catus	337	337	99%	1e-87	93.45	1602	=HYPERLINK("https://www.ncbi.nlm.nih.gov/nucleotide/XM_045056991.1?report=genbank&log$=nucltop&blast_rank=13&RID=2A2RPRX4013","XM_045056991.1")
PREDICTED: Felis catus saoe class I histocompatibility antigen, A alpha chain-like (FLAI-K), transcript variant X9, mRNA	Felis catus	337	337	99%	1e-87	93.45	1512	=HYPERLINK("https://www.ncbi.nlm.nih.gov/nucleotide/XM_045056990.1?report=genbank&log$=nucltop&blast_rank=14&RID=2A2RPRX4013","XM_045056990.1")
Felis catus clone DD MHC class I antigen transcript variant X2 (FLAI-L) mRNA, FLAI-L*01:05 allele, complete cds, alternatively spliced	Felis catus	337	337	99%	1e-87	93.45	1031	=HYPERLINK("https://www.ncbi.nlm.nih.gov/nucleotide/MN996976.1?report=genbank&log$=nucltop&blast_rank=15&RID=2A2RPRX4013","MN996976.1")
Felis catus clone CC MHC class I antigen transcript variant X1 (FLAI-L) mRNA, FLAI-L*01:05 allele, complete cds, alternatively spliced	Felis catus	337	337	99%	1e-87	93.45	1222	=HYPERLINK("https://www.ncbi.nlm.nih.gov/nucleotide/MN996974.1?report=genbank&log$=nucltop&blast_rank=16&RID=2A2RPRX4013","MN996974.1")
Felis catus FLA extended class II, class II, class III, proximal and central class I region genomic sequence	Felis catus	337	2595	100%	1e-87	93.45	2973765	=HYPERLINK("https://www.ncbi.nlm.nih.gov/nucleotide/EU153401.1?report=genbank&log$=nucltop&blast_rank=17&RID=2A2RPRX4013","EU153401.1")
PREDICTED: Balaenoptera ricei BOLA class I histocompatibility antigen, alpha chain BL3-7-like (LOC132374542), mRNA	Balaenoptera ricei	335	335	99%	4e-87	93.36	2124	=HYPERLINK("https://www.ncbi.nlm.nih.gov/nucleotide/XM_059938324.1?report=genbank&log$=nucltop&blast_rank=18&RID=2A2RPRX4013","XM_059938324.1")
Equus caballus MHC class I antigen (Eqca-1) gene, Eqca-1*023:01 allele, exons 2 and 3 and partial cds	Equus caballus	333	333	100%	1e-86	93.01	771	=HYPERLINK("https://www.ncbi.nlm.nih.gov/nucleotide/ON863470.1?report=genbank&log$=nucltop&blast_rank=19&RID=2A2RPRX4013","ON863470.1")
Saguinus labiatus MHC class I antigen G heavy chain (Sala-G) mRNA, Sala-G*03:12N allele, partial cds	Saguinus labiatus	333	333	98%	1e-86	93.33	1071	=HYPERLINK("https://www.ncbi.nlm.nih.gov/nucleotide/JF785563.1?report=genbank&log$=nucltop&blast_rank=20&RID=2A2RPRX4013","JF785563.1")
Saguinus labiatus MHC class I antigen G heavy chain (Sala-G) mRNA, Sala-G*03:10N allele, partial cds	Saguinus labiatus	333	333	98%	1e-86	93.33	1068	=HYPERLINK("https://www.ncbi.nlm.nih.gov/nucleotide/JF785558.1?report=genbank&log$=nucltop&blast_rank=21&RID=2A2RPRX4013","JF785558.1")
Saguinus labiatus MHC class I antigen G heavy chain (Sala-G) mRNA, Sala-G*03:09N allele, partial cds	Saguinus labiatus	333	333	98%	1e-86	93.33	1071	=HYPERLINK("https://www.ncbi.nlm.nih.gov/nucleotide/JF785557.1?report=genbank&log$=nucltop&blast_rank=22&RID=2A2RPRX4013","JF785557.1")
Felis catus isolate PM7-0-34 MHC class I antigen (FLA-L) pseudogene, FLA-L*01:06:01:01Q allele, partial sequence	Felis catus	331	331	99%	5e-86	93.01	3262	=HYPERLINK("https://www.ncbi.nlm.nih.gov/nucleotide/MK762782.1?report=genbank&log$=nucltop&blast_rank=23&RID=2A2RPRX4013","MK762782.1")
Felis catus isolate CBB4-0-37 MHC class I antigen (FLA-L) gene, FLA-L*01:04:01:01 allele, complete cds	Felis catus	331	331	99%	5e-86	93.01	3289	=HYPERLINK("https://www.ncbi.nlm.nih.gov/nucleotide/MK762773.1?report=genbank&log$=nucltop&blast_rank=24&RID=2A2RPRX4013","MK762773.1")
Macaca fascicularis mRNA for MHC class I protein (Mafa-A1 gene), isolate GC041, allele Mafa-A2*05:42	Macaca fascicularis	331	331	98%	5e-86	93.30	1083	=HYPERLINK("https://www.ncbi.nlm.nih.gov/nucleotide/LN994435.1?report=genbank&log$=nucltop&blast_rank=25&RID=2A2RPRX4013","LN994435.1")
Felis catus clone LP MHC class I antigen transcript variant X5 (FLAI-L) mRNA, FLAI-L*01:21 allele, complete cds, alternatively spliced	Felis catus	331	331	99%	5e-86	93.01	1150	=HYPERLINK("https://www.ncbi.nlm.nih.gov/nucleotide/MN996972.1?report=genbank&log$=nucltop&blast_rank=26&RID=2A2RPRX4013","MN996972.1")
Macaca fascicularis isolate Nc00090 MHC class I antigen (Mafa-A) gene, Mafa-A2*0542 allele, exons 2 through 4 and partial cds	Macaca fascicularis	331	331	98%	5e-86	93.30	1022	=HYPERLINK("https://www.ncbi.nlm.nih.gov/nucleotide/GQ131775.1?report=genbank&log$=nucltop&blast_rank=27&RID=2A2RPRX4013","GQ131775.1")
Felis catus isolate RO1-0-204 MHC class I antigen (FLAI-H) gene, FLAI-H-FLA-H*014:01:01:03 allele, complete cds	Felis catus	327	327	100%	6e-85	92.54	3283	=HYPERLINK("https://www.ncbi.nlm.nih.gov/nucleotide/MK644253.1?report=genbank&log$=nucltop&blast_rank=28&RID=2A2RPRX4013","MK644253.1")
Felis catus isolate JI1-0-455 MHC class I antigen (FLAI-H) gene, FLAI-H-FLA-H*014:01:01:02 allele, complete cds	Felis catus	327	327	100%	6e-85	92.54	3284	=HYPERLINK("https://www.ncbi.nlm.nih.gov/nucleotide/MK644242.1?report=genbank&log$=nucltop&blast_rank=29&RID=2A2RPRX4013","MK644242.1")
Felis catus isolate IH1-0-500 MHC class I antigen (FLAI-H) gene, FLAI-H-FLA-H*014:01:01:01 allele, complete cds	Felis catus	327	327	100%	6e-85	92.54	3284	=HYPERLINK("https://www.ncbi.nlm.nih.gov/nucleotide/MK644240.1?report=genbank&log$=nucltop&blast_rank=30&RID=2A2RPRX4013","MK644240.1")
Felis catus isolate CBB0-0-500 MHC class I antigen (FLAI-H) gene, FLAI-H-FLA-H*014:02:01:01 allele, complete cds	Felis catus	327	327	100%	6e-85	92.54	3284	=HYPERLINK("https://www.ncbi.nlm.nih.gov/nucleotide/MK644234.1?report=genbank&log$=nucltop&blast_rank=31&RID=2A2RPRX4013","MK644234.1")
Felis catus isolate DSH70-3-58 MHC class I antigen (FLAI-H) gene, FLAI-H-FLA-H*011:01:01:01 allele, complete cds	Felis catus	327	327	100%	6e-85	92.54	3284	=HYPERLINK("https://www.ncbi.nlm.nih.gov/nucleotide/MK644231.1?report=genbank&log$=nucltop&blast_rank=32&RID=2A2RPRX4013","MK644231.1")
PREDICTED: Piliocolobus tephrosceles class I histocompatibility antigen, Gogo-B*0101 alpha chain-like (LOC111532901), misc_RNA	Piliocolobus tephrosceles	327	327	100%	6e-85	92.54	1572	=HYPERLINK("https://www.ncbi.nlm.nih.gov/nucleotide/XR_003307438.1?report=genbank&log$=nucltop&blast_rank=33&RID=2A2RPRX4013","XR_003307438.1")
Papio anubis mRNA for MHC class I antigen (Paan-B gene), isolate V9925E, allele Paan-B*45:01	Papio anubis	327	327	100%	6e-85	92.54	1089	=HYPERLINK("https://www.ncbi.nlm.nih.gov/nucleotide/LT635634.1?report=genbank&log$=nucltop&blast_rank=34&RID=2A2RPRX4013","LT635634.1")
Cercocebus atys MHC class I antigen (Ceat-B) mRNA, Ceat-B*16:02 allele, complete cds	Cercocebus atys	327	327	100%	6e-85	92.54	1098	=HYPERLINK("https://www.ncbi.nlm.nih.gov/nucleotide/KP176518.1?report=genbank&log$=nucltop&blast_rank=35&RID=2A2RPRX4013","KP176518.1")
Felis catus MHC class I antigen (FLAI-H) gene, FLAI-H-FLA-H*011:08:01:01 allele, complete cds	Felis catus	327	327	100%	6e-85	92.54	3264	=HYPERLINK("https://www.ncbi.nlm.nih.gov/nucleotide/OK265092.1?report=genbank&log$=nucltop&blast_rank=36&RID=2A2RPRX4013","OK265092.1")
Felis catus MHC class I antigen (FLAI-H) gene, FLAI-H-FLA-H*011:06:01:05 allele, complete cds	Felis catus	327	327	100%	6e-85	92.54	3269	=HYPERLINK("https://www.ncbi.nlm.nih.gov/nucleotide/OK265091.1?report=genbank&log$=nucltop&blast_rank=37&RID=2A2RPRX4013","OK265091.1")
Felis catus MHC class I antigen (FLAI-H) gene, FLAI-H-FLA-H*011:06:01:04 allele, complete cds	Felis catus	327	327	100%	6e-85	92.54	3262	=HYPERLINK("https://www.ncbi.nlm.nih.gov/nucleotide/OK265090.1?report=genbank&log$=nucltop&blast_rank=38&RID=2A2RPRX4013","OK265090.1")
Felis catus MHC class I antigen (FLAI-H) gene, FLAI-H-FLA-H*011:05:01:03 allele, complete cds	Felis catus	327	327	100%	6e-85	92.54	3223	=HYPERLINK("https://www.ncbi.nlm.nih.gov/nucleotide/OK265089.1?report=genbank&log$=nucltop&blast_rank=39&RID=2A2RPRX4013","OK265089.1")
Felis catus MHC class I antigen (FLAI-H) gene, FLAI-H-FLA-H*011:05:01:02 allele, complete cds	Felis catus	327	327	100%	6e-85	92.54	3278	=HYPERLINK("https://www.ncbi.nlm.nih.gov/nucleotide/OK265088.1?report=genbank&log$=nucltop&blast_rank=40&RID=2A2RPRX4013","OK265088.1")
Felis catus MHC class I antigen (FLAI-H) gene, FLAI-H-FLA-H*011:04:01:02 allele, complete cds	Felis catus	327	327	100%	6e-85	92.54	3274	=HYPERLINK("https://www.ncbi.nlm.nih.gov/nucleotide/OK265087.1?report=genbank&log$=nucltop&blast_rank=41&RID=2A2RPRX4013","OK265087.1")
Felis catus MHC class I antigen (FLAI-H) gene, FLAI-H-FLA-H*011:04:01:01 allele, complete cds	Felis catus	327	327	100%	6e-85	92.54	3278	=HYPERLINK("https://www.ncbi.nlm.nih.gov/nucleotide/OK265086.1?report=genbank&log$=nucltop&blast_rank=42&RID=2A2RPRX4013","OK265086.1")
Felis catus MHC class I antigen (FLAI-H) gene, FLAI-H-FLA-H*011:03:01:01 allele, complete cds	Felis catus	327	327	100%	6e-85	92.54	3267	=HYPERLINK("https://www.ncbi.nlm.nih.gov/nucleotide/OK265085.1?report=genbank&log$=nucltop&blast_rank=43&RID=2A2RPRX4013","OK265085.1")
Felis catus MHC class I antigen (FLAI-H) pseudogene, FLAI-H-FLA-H*011:07:01:01Q allele, complete sequence	Felis catus	327	327	100%	6e-85	92.54	3259	=HYPERLINK("https://www.ncbi.nlm.nih.gov/nucleotide/OK265053.1?report=genbank&log$=nucltop&blast_rank=44&RID=2A2RPRX4013","OK265053.1")
Felis catus MHC class I antigen (FLAI-E) gene, FLAI-E-FLA-E*015:01:01:01 allele, complete cds	Felis catus	327	327	100%	6e-85	92.54	3210	=HYPERLINK("https://www.ncbi.nlm.nih.gov/nucleotide/MZ964741.1?report=genbank&log$=nucltop&blast_rank=45&RID=2A2RPRX4013","MZ964741.1")
Equus caballus MHC class I antigen (Eqca-1) gene, Eqca-1*025:01 allele, exons 2 and 3 and partial cds	Equus caballus	327	327	98%	6e-85	92.89	771	=HYPERLINK("https://www.ncbi.nlm.nih.gov/nucleotide/ON863469.1?report=genbank&log$=nucltop&blast_rank=46&RID=2A2RPRX4013","ON863469.1")
Equus caballus MHC class I antigen (Eqca-1) gene, Eqca-1*010:02 allele, exons 2 and 3 and partial cds	Equus caballus	327	327	100%	6e-85	92.58	771	=HYPERLINK("https://www.ncbi.nlm.nih.gov/nucleotide/ON863451.1?report=genbank&log$=nucltop&blast_rank=47&RID=2A2RPRX4013","ON863451.1")
Equus caballus MHC class I antigen (Eqca-1) gene, Eqca-1-Eqca-022:01 allele, exons 2 and 3 and partial cds	Equus caballus	327	327	100%	6e-85	92.58	771	=HYPERLINK("https://www.ncbi.nlm.nih.gov/nucleotide/ON863435.1?report=genbank&log$=nucltop&blast_rank=48&RID=2A2RPRX4013","ON863435.1")
Felis catus MHC class I antigen (FLAI-K) mRNA, FLAI-K*00701 allele, partial cds	Felis catus	327	327	100%	6e-85	92.54	827	=HYPERLINK("https://www.ncbi.nlm.nih.gov/nucleotide/KC763047.1?report=genbank&log$=nucltop&blast_rank=49&RID=2A2RPRX4013","KC763047.1")
Felis catus MHC class I antigen (FLAI-K) gene, FLAI-K-FLA-K*00701 allele, exons 1 through 4 and partial cds	Felis catus	327	327	100%	6e-85	92.54	1914	=HYPERLINK("https://www.ncbi.nlm.nih.gov/nucleotide/KC763061.1?report=genbank&log$=nucltop&blast_rank=50&RID=2A2RPRX4013","KC763061.1")
Felis catus MHC class I antigen (FLAI-K) pseudogene, FLAI-K*00602n allele, partial sequence	Felis catus	327	327	100%	6e-85	92.54	750	=HYPERLINK("https://www.ncbi.nlm.nih.gov/nucleotide/KC763043.1?report=genbank&log$=nucltop&blast_rank=51&RID=2A2RPRX4013","KC763043.1")
Felis catus MHC class I antigen (FLAI-K) pseudogene, FLAI-K*00601n allele, partial sequence	Felis catus	327	327	100%	6e-85	92.54	750	=HYPERLINK("https://www.ncbi.nlm.nih.gov/nucleotide/KC763042.1?report=genbank&log$=nucltop&blast_rank=52&RID=2A2RPRX4013","KC763042.1")
Felis catus MHC class I antigen (FLAI-K) gene, FLAI-K*00701 allele, exons 2, 3 and partial cds	Felis catus	327	327	100%	6e-85	92.54	750	=HYPERLINK("https://www.ncbi.nlm.nih.gov/nucleotide/KC763044.1?report=genbank&log$=nucltop&blast_rank=53&RID=2A2RPRX4013","KC763044.1")
Equus caballus MHC class I antigen (Eqca-16) mRNA, Eqca-16*00101 allele, complete cds	Equus caballus	327	327	98%	6e-85	92.92	1227	=HYPERLINK("https://www.ncbi.nlm.nih.gov/nucleotide/M95410.2?report=genbank&log$=nucltop&blast_rank=54&RID=2A2RPRX4013","M95410.2")
Saguinus labiatus MHC class I antigen G heavy chain (Sala-G) mRNA, Sala-G*03:11N allele, partial cds	Saguinus labiatus	327	327	98%	6e-85	92.89	1071	=HYPERLINK("https://www.ncbi.nlm.nih.gov/nucleotide/JF785559.1?report=genbank&log$=nucltop&blast_rank=55&RID=2A2RPRX4013","JF785559.1")
Felis catus clone B*n03 MHC class I antigen alpha chain (FLA-I) mRNA, complete cds	Felis catus	327	327	100%	6e-85	92.54	1089	=HYPERLINK("https://www.ncbi.nlm.nih.gov/nucleotide/EU915357.1?report=genbank&log$=nucltop&blast_rank=56&RID=2A2RPRX4013","EU915357.1")
Felis catus clone A*n02 MHC class I antigen alpha chain (FLA-I) mRNA, complete cds	Felis catus	327	327	100%	6e-85	92.54	1089	=HYPERLINK("https://www.ncbi.nlm.nih.gov/nucleotide/EU915356.1?report=genbank&log$=nucltop&blast_rank=57&RID=2A2RPRX4013","EU915356.1")
Macaca fascicularis mRNA for MHC class 1 protein (Mafa-A2 gene), isolate VC180, allele Mafa-A2*05:69	Macaca fascicularis	326	326	98%	2e-84	92.86	1083	=HYPERLINK("https://www.ncbi.nlm.nih.gov/nucleotide/LR135846.1?report=genbank&log$=nucltop&blast_rank=58&RID=2A2RPRX4013","LR135846.1")
Macaca mulatta gene for MHC class I antigen	Macaca mulatta	326	326	98%	2e-84	92.86	3070	=HYPERLINK("https://www.ncbi.nlm.nih.gov/nucleotide/OZ023668.1?report=genbank&log$=nucltop&blast_rank=59&RID=2A2RPRX4013","OZ023668.1")
PREDICTED: Panthera onca HLA class I histocompatibility antigen, B alpha chain-like (LOC132676921), mRNA	Panthera onca	326	326	99%	2e-84	92.58	722	=HYPERLINK("https://www.ncbi.nlm.nih.gov/nucleotide/XM_060628892.1?report=genbank&log$=nucltop&blast_rank=60&RID=2A2RPRX4013","XM_060628892.1")
Callithrix jacchus isolate IA3-30 MHC class I antigen mRNA, complete cds	Callithrix jacchus	326	326	98%	2e-84	92.86	1095	=HYPERLINK("https://www.ncbi.nlm.nih.gov/nucleotide/KC510681.1?report=genbank&log$=nucltop&blast_rank=61&RID=2A2RPRX4013","KC510681.1")
Macaca fascicularis MHC class I heavy chain antigen (Mafa) mRNA, Mafa-B*new09 allele, partial cds	Macaca fascicularis	326	326	98%	2e-84	92.86	546	=HYPERLINK("https://www.ncbi.nlm.nih.gov/nucleotide/HM161345.1?report=genbank&log$=nucltop&blast_rank=62&RID=2A2RPRX4013","HM161345.1")
Macaca mulatta Mamu-A mRNA for MHC class I antigen, partial cds, allele: A2*0526	Macaca mulatta	326	326	98%	2e-84	92.86	646	=HYPERLINK("https://www.ncbi.nlm.nih.gov/nucleotide/AB496715.1?report=genbank&log$=nucltop&blast_rank=63&RID=2A2RPRX4013","AB496715.1")
Macaca mulatta Mamu-A mRNA for MHC class I antigen, allele: Mamu-A2*0526 like, clone: R237A-3	Macaca mulatta	326	326	98%	2e-84	92.86	657	=HYPERLINK("https://www.ncbi.nlm.nih.gov/nucleotide/AB444916.1?report=genbank&log$=nucltop&blast_rank=64&RID=2A2RPRX4013","AB444916.1")
Macaca mulatta partial mRNA for MHC class I antigen, Mamu-A2*05:26 allele	Macaca mulatta	326	326	98%	2e-84	92.86	1050	=HYPERLINK("https://www.ncbi.nlm.nih.gov/nucleotide/AM295940.1?report=genbank&log$=nucltop&blast_rank=65&RID=2A2RPRX4013","AM295940.1")
Macaca mulatta isolate N00015 MHC class I antigen (Mamu-A) gene, Mamu-A2*0526 allele, partial cds	Macaca mulatta	326	326	98%	2e-84	92.86	1022	=HYPERLINK("https://www.ncbi.nlm.nih.gov/nucleotide/EF057837.1?report=genbank&log$=nucltop&blast_rank=66&RID=2A2RPRX4013","EF057837.1")
Macaca fascicularis mRNA for MHC class I protein (Mafa-B gene), isolate AC188, allele Mafa-B*008:03	Macaca fascicularis	322	322	98%	3e-83	92.44	1089	=HYPERLINK("https://www.ncbi.nlm.nih.gov/nucleotide/LT559162.1?report=genbank&log$=nucltop&blast_rank=67&RID=2A2RPRX4013","LT559162.1")
Cercocebus atys MHC class I antigen (Ceat-B) pseudogene mRNA, Ceat-B*44:01N allele, complete sequence	Cercocebus atys	322	322	98%	3e-83	92.44	1106	=HYPERLINK("https://www.ncbi.nlm.nih.gov/nucleotide/KP176553.1?report=genbank&log$=nucltop&blast_rank=68&RID=2A2RPRX4013","KP176553.1")
Cercocebus atys MHC class I antigen (Ceat-B) mRNA, Ceat-B*16:01 allele, complete cds	Cercocebus atys	322	322	100%	3e-83	92.11	1107	=HYPERLINK("https://www.ncbi.nlm.nih.gov/nucleotide/KP176517.1?report=genbank&log$=nucltop&blast_rank=69&RID=2A2RPRX4013","KP176517.1")
Felis catus MHC class I antigen (FLAI-H) gene, FLAI-H-FLA-H*004:01:02:01 allele, complete cds	Felis catus	322	322	100%	3e-83	92.11	3235	=HYPERLINK("https://www.ncbi.nlm.nih.gov/nucleotide/OK265074.1?report=genbank&log$=nucltop&blast_rank=70&RID=2A2RPRX4013","OK265074.1")
Felis catus MHC class I antigen (FLAI-H) gene, FLAI-H-FLA-H*004:01:01:06 allele, complete cds	Felis catus	322	322	100%	3e-83	92.11	3235	=HYPERLINK("https://www.ncbi.nlm.nih.gov/nucleotide/OK265073.1?report=genbank&log$=nucltop&blast_rank=71&RID=2A2RPRX4013","OK265073.1")
Felis catus MHC class I antigen (FLAI-H) gene, FLAI-H-FLA-H*004:01:01:05 allele, complete cds	Felis catus	322	322	100%	3e-83	92.11	3236	=HYPERLINK("https://www.ncbi.nlm.nih.gov/nucleotide/OK265072.1?report=genbank&log$=nucltop&blast_rank=72&RID=2A2RPRX4013","OK265072.1")
Felis catus MHC class I antigen (FLAI-H) gene, FLAI-H-FLA-H*004:01:01:04 allele, complete cds	Felis catus	322	322	100%	3e-83	92.11	3285	=HYPERLINK("https://www.ncbi.nlm.nih.gov/nucleotide/OK265071.1?report=genbank&log$=nucltop&blast_rank=73&RID=2A2RPRX4013","OK265071.1")
Felis catus MHC class I antigen (FLAI-H) gene, FLAI-H-FLA-H*004:01:01:03 allele, complete cds	Felis catus	322	322	100%	3e-83	92.11	3285	=HYPERLINK("https://www.ncbi.nlm.nih.gov/nucleotide/OK265070.1?report=genbank&log$=nucltop&blast_rank=74&RID=2A2RPRX4013","OK265070.1")
Felis catus MHC class I antigen (FLAI-H) gene, FLAI-H-FLA-H*004:01:01:02 allele, complete cds	Felis catus	322	322	100%	3e-83	92.11	3290	=HYPERLINK("https://www.ncbi.nlm.nih.gov/nucleotide/OK265069.1?report=genbank&log$=nucltop&blast_rank=75&RID=2A2RPRX4013","OK265069.1")
Felis catus MHC class I antigen (FLAI-E) gene, FLAI-E-FLA-E*040:01:01:01 allele, complete cds	Felis catus	322	322	100%	3e-83	92.11	3262	=HYPERLINK("https://www.ncbi.nlm.nih.gov/nucleotide/MZ964745.1?report=genbank&log$=nucltop&blast_rank=76&RID=2A2RPRX4013","MZ964745.1")
Felis catus MHC class I antigen (FLAI-E) gene, FLAI-E-FLA-E*029:01:01:03 allele, complete cds	Felis catus	322	322	100%	3e-83	92.11	3248	=HYPERLINK("https://www.ncbi.nlm.nih.gov/nucleotide/MZ964715.1?report=genbank&log$=nucltop&blast_rank=77&RID=2A2RPRX4013","MZ964715.1")
Felis catus MHC class I antigen (FLAI-E) gene, FLAI-E-FLA-E*029:01:01:02 allele, complete cds	Felis catus	322	322	100%	3e-83	92.11	3256	=HYPERLINK("https://www.ncbi.nlm.nih.gov/nucleotide/MZ964714.1?report=genbank&log$=nucltop&blast_rank=78&RID=2A2RPRX4013","MZ964714.1")
Felis catus MHC class I antigen (FLAI-E) gene, FLAI-E-FLA-E*052:01:01:01 allele, complete cds	Felis catus	322	322	100%	3e-83	92.11	3247	=HYPERLINK("https://www.ncbi.nlm.nih.gov/nucleotide/MZ964708.1?report=genbank&log$=nucltop&blast_rank=79&RID=2A2RPRX4013","MZ964708.1")
Felis catus MHC class I antigen (FLAI-E) gene, FLAI-E-FLA-E*038:02:01:02 allele, complete cds	Felis catus	322	322	100%	3e-83	92.11	3208	=HYPERLINK("https://www.ncbi.nlm.nih.gov/nucleotide/MZ964678.1?report=genbank&log$=nucltop&blast_rank=80&RID=2A2RPRX4013","MZ964678.1")
Felis catus MHC class I antigen (FLAI-E) gene, FLAI-E-FLA-E*038:02:01:01 allele, complete cds	Felis catus	322	322	100%	3e-83	92.11	3255	=HYPERLINK("https://www.ncbi.nlm.nih.gov/nucleotide/MZ964676.1?report=genbank&log$=nucltop&blast_rank=81&RID=2A2RPRX4013","MZ964676.1")
Equus caballus MHC class I antigen (Eqca-1) gene, Eqca-1*024:01 allele, exons 2 and 3 and partial cds	Equus caballus	322	322	100%	3e-83	92.11	771	=HYPERLINK("https://www.ncbi.nlm.nih.gov/nucleotide/ON863452.1?report=genbank&log$=nucltop&blast_rank=82&RID=2A2RPRX4013","ON863452.1")
Macaca fascicularis gene for MHC class I antigen (Mafa-B16 gene), isolate cy0424b, allele Mafa-B16_01_12_01_01_nov02	Macaca fascicularis	322	322	98%	3e-83	92.44	3848	=HYPERLINK("https://www.ncbi.nlm.nih.gov/nucleotide/OW981806.1?report=genbank&log$=nucltop&blast_rank=83&RID=2A2RPRX4013","OW981806.1")
PREDICTED: Galeopterus variegatus saoe class I histocompatibility antigen, A alpha chain-like (LOC103610244), mRNA	Galeopterus variegatus	322	322	100%	3e-83	92.14	1428	=HYPERLINK("https://www.ncbi.nlm.nih.gov/nucleotide/XM_008594446.1?report=genbank&log$=nucltop&blast_rank=84&RID=2A2RPRX4013","XM_008594446.1")
Macaca fascicularis mRNA for MHC class I antigen (Mafa-B gene), isolate AC191, allele Mafa-B*008:03	Macaca fascicularis	322	322	98%	3e-83	92.44	692	=HYPERLINK("https://www.ncbi.nlm.nih.gov/nucleotide/HG977459.1?report=genbank&log$=nucltop&blast_rank=85&RID=2A2RPRX4013","HG977459.1")
PREDICTED: Felis catus saoe class I histocompatibility antigen, A alpha chain-like (FLAI-K), transcript variant X4, mRNA	Felis catus	322	322	100%	3e-83	92.11	1551	=HYPERLINK("https://www.ncbi.nlm.nih.gov/nucleotide/XM_045056988.1?report=genbank&log$=nucltop&blast_rank=86&RID=2A2RPRX4013","XM_045056988.1")
PREDICTED: Equus asinus class I histocompatibility antigen, Gogo-B*0101 alpha chain-like (LOC106825028), mRNA	Equus asinus	322	322	100%	3e-83	92.14	1489	=HYPERLINK("https://www.ncbi.nlm.nih.gov/nucleotide/XM_044775031.1?report=genbank&log$=nucltop&blast_rank=87&RID=2A2RPRX4013","XM_044775031.1")
Macaca arctoides isolate H2-1 MHC class I antigen B mRNA, complete cds	Macaca arctoides	322	322	98%	3e-83	92.44	1080	=HYPERLINK("https://www.ncbi.nlm.nih.gov/nucleotide/KF012944.1?report=genbank&log$=nucltop&blast_rank=88&RID=2A2RPRX4013","KF012944.1")
Felis catus MHC class I antigen (FLAI-K) mRNA, FLAI-K017 allele, partial cds	Felis catus	322	322	100%	3e-83	92.11	827	=HYPERLINK("https://www.ncbi.nlm.nih.gov/nucleotide/KC763046.1?report=genbank&log$=nucltop&blast_rank=89&RID=2A2RPRX4013","KC763046.1")
Felis catus MHC class I antigen (FLAI-H) gene, FLAI-H*00401 allele, exons 2, 3 and partial cds	Felis catus	322	322	100%	3e-83	92.11	750	=HYPERLINK("https://www.ncbi.nlm.nih.gov/nucleotide/KC763032.1?report=genbank&log$=nucltop&blast_rank=90&RID=2A2RPRX4013","KC763032.1")
Macaca mulatta isolate Rh30426_3 MHC class I antigen (MAMU-E) gene, partial cds	Macaca mulatta	322	322	98%	3e-83	92.44	3460	=HYPERLINK("https://www.ncbi.nlm.nih.gov/nucleotide/MT221422.1?report=genbank&log$=nucltop&blast_rank=91&RID=2A2RPRX4013","MT221422.1")
Macaca mulatta isolate Rh30426_1 MHC class I antigen (MAMU-E) gene, partial cds	Macaca mulatta	322	322	98%	3e-83	92.44	3387	=HYPERLINK("https://www.ncbi.nlm.nih.gov/nucleotide/MT221420.1?report=genbank&log$=nucltop&blast_rank=92&RID=2A2RPRX4013","MT221420.1")
Macaca mulatta isolate Rh28828_2 MHC class I antigen (MAMU-E) gene, partial cds	Macaca mulatta	322	322	98%	3e-83	92.44	3577	=HYPERLINK("https://www.ncbi.nlm.nih.gov/nucleotide/MT221272.1?report=genbank&log$=nucltop&blast_rank=93&RID=2A2RPRX4013","MT221272.1")
Felis catus MHC class I antigen (FLAI-H) mRNA, FLAI-H-FLA-H*004:01 allele, complete cds	Felis catus	322	322	100%	3e-83	92.11	1246	=HYPERLINK("https://www.ncbi.nlm.nih.gov/nucleotide/MN810566.1?report=genbank&log$=nucltop&blast_rank=94&RID=2A2RPRX4013","MN810566.1")
Felis catus MHC class I antigen (FLAI-E) mRNA, FLAI-E-FLA-E*029:01 allele, complete cds	Felis catus	322	322	100%	3e-83	92.11	1240	=HYPERLINK("https://www.ncbi.nlm.nih.gov/nucleotide/MN810562.1?report=genbank&log$=nucltop&blast_rank=95&RID=2A2RPRX4013","MN810562.1")
Saguinus labiatus MHC class I antigen G heavy chain (Sala-G) mRNA, Sala-G*03:13N allele, partial cds	Saguinus labiatus	322	322	98%	3e-83	92.44	1068	=HYPERLINK("https://www.ncbi.nlm.nih.gov/nucleotide/JF785565.1?report=genbank&log$=nucltop&blast_rank=96&RID=2A2RPRX4013","JF785565.1")
Saguinus labiatus MHC class I antigen G heavy chain (Sala-G) mRNA, Sala-G*03:01 allele, partial cds	Saguinus labiatus	322	322	98%	3e-83	92.44	1078	=HYPERLINK("https://www.ncbi.nlm.nih.gov/nucleotide/JF785553.1?report=genbank&log$=nucltop&blast_rank=97&RID=2A2RPRX4013","JF785553.1")
Equus caballus clone 7-1 putative classical MHC class I antigen mRNA, complete cds	Equus caballus	322	322	100%	3e-83	92.11	1080	=HYPERLINK("https://www.ncbi.nlm.nih.gov/nucleotide/AY225151.1?report=genbank&log$=nucltop&blast_rank=98&RID=2A2RPRX4013","AY225151.1")
Macaca fascicularis Mafa-B mRNA for MHC class I heavy chain antigen, complete cds, allele: Mafa-B*141:01	Macaca fascicularis	322	322	100%	3e-83	92.11	1089	=HYPERLINK("https://www.ncbi.nlm.nih.gov/nucleotide/AB195451.1?report=genbank&log$=nucltop&blast_rank=99&RID=2A2RPRX4013","AB195451.1")
Panthera leo persica clone FM620 MHC class I antigen gene, exon 2 and partial cds	Panthera leo persica	322	322	100%	3e-83	92.11	265	=HYPERLINK("https://www.ncbi.nlm.nih.gov/nucleotide/AY909913.1?report=genbank&log$=nucltop&blast_rank=100&RID=2A2RPRX4013","AY909913.1")
