## Supplementary material for "Characterization of both major histocompatibility complex classes in a wild social mammal: the banded mongoose": Blast results - MHCI exon 2: 2A2RPRX4013-Alignment-Descriptions Query 16 - Mumu class I-2_17.csv

Description	Scientific Name	Max Score	Total Score	Query Cover	E value	Per. ident	Acc. Len	Accession
Equus caballus MHC class I antigen (Eqca-1) gene, Eqca-1*030:01 allele, exons 2 and 3 and partial cds	Equus caballus	346	346	97%	2e-90	94.62	771	=HYPERLINK("https://www.ncbi.nlm.nih.gov/nucleotide/ON863457.1?report=genbank&log$=nucltop&blast_rank=1&RID=2A2RPRX4013","ON863457.1")
Saimiri sciureus sciureus MHC class I antigen (Sasc-G) mRNA, Sasc-G*04 allele, complete cds	Saimiri sciureus sciureus	340	340	97%	8e-89	94.17	1098	=HYPERLINK("https://www.ncbi.nlm.nih.gov/nucleotide/AY282761.1?report=genbank&log$=nucltop&blast_rank=2&RID=2A2RPRX4013","AY282761.1")
Equus caballus MHC class I antigen (Eqca-1) gene, Eqca-1*029:01 allele, exons 2 and 3 and partial cds	Equus caballus	335	335	97%	4e-87	93.72	771	=HYPERLINK("https://www.ncbi.nlm.nih.gov/nucleotide/ON863458.1?report=genbank&log$=nucltop&blast_rank=3&RID=2A2RPRX4013","ON863458.1")
Equus caballus MHC class I antigen (Eqca-1) gene, Eqca-1*031:01 allele, exons 2 and 3 and partial cds	Equus caballus	335	335	97%	4e-87	93.72	771	=HYPERLINK("https://www.ncbi.nlm.nih.gov/nucleotide/ON863456.1?report=genbank&log$=nucltop&blast_rank=4&RID=2A2RPRX4013","ON863456.1")
Equus caballus MHC class I antigen (Eqca-1) gene, Eqca-1*028:01 allele, exons 2 and 3 and partial cds	Equus caballus	335	335	97%	4e-87	93.72	771	=HYPERLINK("https://www.ncbi.nlm.nih.gov/nucleotide/ON863450.1?report=genbank&log$=nucltop&blast_rank=5&RID=2A2RPRX4013","ON863450.1")
PREDICTED: Equus quagga patr class I histocompatibility antigen, A-2 alpha chain-like (LOC124226946), transcript variant X3, mRNA	Equus quagga	335	335	97%	4e-87	93.72	3589	=HYPERLINK("https://www.ncbi.nlm.nih.gov/nucleotide/XM_046640780.1?report=genbank&log$=nucltop&blast_rank=6&RID=2A2RPRX4013","XM_046640780.1")
PREDICTED: Ceratotherium simum simum HLA class I histocompatibility antigen, A-11 alpha chain-like (LOC101400572), transcript variant X2, mRNA	Ceratotherium simum simum	329	329	97%	2e-85	93.27	1406	=HYPERLINK("https://www.ncbi.nlm.nih.gov/nucleotide/XM_014796279.1?report=genbank&log$=nucltop&blast_rank=7&RID=2A2RPRX4013","XM_014796279.1")
PREDICTED: Ceratotherium simum simum HLA class I histocompatibility antigen, A-11 alpha chain-like (LOC101400572), transcript variant X1, mRNA	Ceratotherium simum simum	329	329	97%	2e-85	93.27	1205	=HYPERLINK("https://www.ncbi.nlm.nih.gov/nucleotide/XM_014796278.1?report=genbank&log$=nucltop&blast_rank=8&RID=2A2RPRX4013","XM_014796278.1")
Equus caballus MHC class I antigen (Eqca-1) gene, Eqca-1*016:01 allele, exons 2 and 3 and partial cds	Equus caballus	329	329	97%	2e-85	93.27	771	=HYPERLINK("https://www.ncbi.nlm.nih.gov/nucleotide/ON863454.1?report=genbank&log$=nucltop&blast_rank=9&RID=2A2RPRX4013","ON863454.1")
PREDICTED: Equus quagga class I histocompatibility antigen, Gogo-B*0101 alpha chain-like (LOC124226057), transcript variant X2, mRNA	Equus quagga	329	329	97%	2e-85	93.27	1483	=HYPERLINK("https://www.ncbi.nlm.nih.gov/nucleotide/XM_046638858.1?report=genbank&log$=nucltop&blast_rank=10&RID=2A2RPRX4013","XM_046638858.1")
PREDICTED: Equus quagga class I histocompatibility antigen, Gogo-B*0101 alpha chain-like (LOC124226057), transcript variant X1, misc_RNA	Equus quagga	329	329	97%	2e-85	93.27	1482	=HYPERLINK("https://www.ncbi.nlm.nih.gov/nucleotide/XR_006885192.1?report=genbank&log$=nucltop&blast_rank=11&RID=2A2RPRX4013","XR_006885192.1")
PREDICTED: Mustela putorius furo DLA class I histocompatibility antigen, A9/A9 alpha chain-like (LOC123387559), mRNA	Mustela putorius furo	329	329	97%	2e-85	93.27	1565	=HYPERLINK("https://www.ncbi.nlm.nih.gov/nucleotide/XM_045065174.1?report=genbank&log$=nucltop&blast_rank=12&RID=2A2RPRX4013","XM_045065174.1")
Equus asinus MHC class I antigen (Eqas-N) mRNA, Eqas-N*00901 allele, partial cds	Equus asinus	329	329	97%	2e-85	93.27	1085	=HYPERLINK("https://www.ncbi.nlm.nih.gov/nucleotide/HM053586.1?report=genbank&log$=nucltop&blast_rank=13&RID=2A2RPRX4013","HM053586.1")
PREDICTED: Equus caballus HLA class I histocompatibility antigen, B-15 alpha chain-like (LOC100056309), mRNA	Equus caballus	324	324	97%	8e-84	92.83	1653	=HYPERLINK("https://www.ncbi.nlm.nih.gov/nucleotide/XM_023624219.1?report=genbank&log$=nucltop&blast_rank=14&RID=2A2RPRX4013","XM_023624219.1")
Equus caballus genome assembly, chromosome: 20	Equus caballus	324	8335	99%	8e-84	92.83	65533053	=HYPERLINK("https://www.ncbi.nlm.nih.gov/nucleotide/OZ027732.1?report=genbank&log$=nucltop&blast_rank=15&RID=2A2RPRX4013","OZ027732.1")
Equus caballus genome assembly, chromosome: 20	Equus caballus	324	8893	98%	8e-84	92.83	66475065	=HYPERLINK("https://www.ncbi.nlm.nih.gov/nucleotide/OZ027700.1?report=genbank&log$=nucltop&blast_rank=16&RID=2A2RPRX4013","OZ027700.1")
Equus caballus genome assembly, chromosome: 20	Equus caballus	324	8335	99%	8e-84	92.83	65146860	=HYPERLINK("https://www.ncbi.nlm.nih.gov/nucleotide/OZ014265.2?report=genbank&log$=nucltop&blast_rank=17&RID=2A2RPRX4013","OZ014265.2")
Equus caballus MHC class I antigen (Eqca-2) gene, Eqca-2*006:01 allele, exons 2 and 3 and partial cds	Equus caballus	324	324	97%	8e-84	92.83	775	=HYPERLINK("https://www.ncbi.nlm.nih.gov/nucleotide/ON863511.1?report=genbank&log$=nucltop&blast_rank=18&RID=2A2RPRX4013","ON863511.1")
Equus caballus MHC class I antigen (Eqca-1) gene, Eqca-1*016:02 allele, exons 2 and 3 and partial cds	Equus caballus	324	324	97%	8e-84	92.83	771	=HYPERLINK("https://www.ncbi.nlm.nih.gov/nucleotide/ON863455.1?report=genbank&log$=nucltop&blast_rank=19&RID=2A2RPRX4013","ON863455.1")
Halichoerus grypus MHC class I antigen (HagrN) gene, HagrN*05:02 allele, partial cds	Halichoerus grypus	324	324	97%	8e-84	92.83	2774	=HYPERLINK("https://www.ncbi.nlm.nih.gov/nucleotide/JX218902.1?report=genbank&log$=nucltop&blast_rank=20&RID=2A2RPRX4013","JX218902.1")
Halichoerus grypus MHC class I antigen (HagrN) gene, HagrN*05:01 allele, partial cds	Halichoerus grypus	324	324	97%	8e-84	92.83	2776	=HYPERLINK("https://www.ncbi.nlm.nih.gov/nucleotide/JX218901.1?report=genbank&log$=nucltop&blast_rank=21&RID=2A2RPRX4013","JX218901.1")
Phoca vitulina MHC class I antigen (PhviN) gene, PhviN*05:01 allele, partial cds	Phoca vitulina	324	324	97%	8e-84	92.83	2839	=HYPERLINK("https://www.ncbi.nlm.nih.gov/nucleotide/JX218886.1?report=genbank&log$=nucltop&blast_rank=22&RID=2A2RPRX4013","JX218886.1")
Zalophus californianus MHC class I antigen (ZacaN) gene, ZacaN*16:01 allele, partial cds	Zalophus californianus	324	324	97%	8e-84	92.83	1582	=HYPERLINK("https://www.ncbi.nlm.nih.gov/nucleotide/MT631861.1?report=genbank&log$=nucltop&blast_rank=23&RID=2A2RPRX4013","MT631861.1")
Macaca mulatta gene for MHC class I antigen (Mamu-B gene), isolate r02027, allele Mamu-B*024:01:01:01	Macaca mulatta	320	320	98%	1e-82	92.41	2852	=HYPERLINK("https://www.ncbi.nlm.nih.gov/nucleotide/LR699598.1?report=genbank&log$=nucltop&blast_rank=24&RID=2A2RPRX4013","LR699598.1")
Macaca mulatta isolate Rh24400 clone 4780-2 major histocompatibility complex-B genomic sequence	Macaca mulatta	320	320	98%	1e-82	92.41	36141	=HYPERLINK("https://www.ncbi.nlm.nih.gov/nucleotide/KJ913596.1?report=genbank&log$=nucltop&blast_rank=25&RID=2A2RPRX4013","KJ913596.1")
Macaca mulatta isolate Rh24400 clone 4658 major histocompatibility complex-B genomic sequence	Macaca mulatta	320	320	98%	1e-82	92.41	31390	=HYPERLINK("https://www.ncbi.nlm.nih.gov/nucleotide/KJ913561.1?report=genbank&log$=nucltop&blast_rank=26&RID=2A2RPRX4013","KJ913561.1")
Macaca mulatta isolate Rh22777 clone 4695 major histocompatibility complex-B genomic sequence	Macaca mulatta	320	320	98%	1e-82	92.41	8642	=HYPERLINK("https://www.ncbi.nlm.nih.gov/nucleotide/KJ913327.1?report=genbank&log$=nucltop&blast_rank=27&RID=2A2RPRX4013","KJ913327.1")
Macaca mulatta isolate Rh24400 clone 4424 major histocompatibility complex-B genomic sequence	Macaca mulatta	320	320	98%	1e-82	92.41	39527	=HYPERLINK("https://www.ncbi.nlm.nih.gov/nucleotide/KJ489838.1?report=genbank&log$=nucltop&blast_rank=28&RID=2A2RPRX4013","KJ489838.1")
Macaca mulatta isolate Rh24400 clone 4423 major histocompatibility complex-B genomic sequence	Macaca mulatta	320	320	98%	1e-82	92.41	34903	=HYPERLINK("https://www.ncbi.nlm.nih.gov/nucleotide/KJ489837.1?report=genbank&log$=nucltop&blast_rank=29&RID=2A2RPRX4013","KJ489837.1")
Macaca mulatta gene for MHC class I antigen (Mamu-B gene), isolate 0TI, allele Mamu-B*024:01:01:01_nov	Macaca mulatta	320	320	98%	1e-82	92.41	2843	=HYPERLINK("https://www.ncbi.nlm.nih.gov/nucleotide/LR989705.1?report=genbank&log$=nucltop&blast_rank=30&RID=2A2RPRX4013","LR989705.1")
Macaca mulatta MHC class I antigen (Mamu-B) mRNA, Mamu-B*2401 allele, complete cds	Macaca mulatta	320	320	98%	1e-82	92.41	1223	=HYPERLINK("https://www.ncbi.nlm.nih.gov/nucleotide/EF580145.1?report=genbank&log$=nucltop&blast_rank=31&RID=2A2RPRX4013","EF580145.1")
Macaca mulatta partial mRNA for MHC class I antigen (Mamu-B gene), Mamu-B*024:01 allele	Macaca mulatta	320	320	98%	1e-82	92.41	1065	=HYPERLINK("https://www.ncbi.nlm.nih.gov/nucleotide/AJ556881.1?report=genbank&log$=nucltop&blast_rank=32&RID=2A2RPRX4013","AJ556881.1")
Macaca mulatta gene for MHC class I antigen (Mamu-B gene), isolate WF110, allele Mamu-B*048:01:01:01	Macaca mulatta	318	318	97%	4e-82	92.38	2888	=HYPERLINK("https://www.ncbi.nlm.nih.gov/nucleotide/LR743851.1?report=genbank&log$=nucltop&blast_rank=33&RID=2A2RPRX4013","LR743851.1")
Macaca mulatta gene for MHC class I antigen (Mamu-B20 gene), isolate r05029, allele Mamu-B20*01:04:01:01	Macaca mulatta	318	318	97%	4e-82	92.38	2869	=HYPERLINK("https://www.ncbi.nlm.nih.gov/nucleotide/LR699638.1?report=genbank&log$=nucltop&blast_rank=34&RID=2A2RPRX4013","LR699638.1")
Macaca mulatta gene for MHC class I antigen (Mamu-B20 gene), isolate MD107, allele Mamu-B20*01:04:01:02	Macaca mulatta	318	318	97%	4e-82	92.38	2869	=HYPERLINK("https://www.ncbi.nlm.nih.gov/nucleotide/LR699637.1?report=genbank&log$=nucltop&blast_rank=35&RID=2A2RPRX4013","LR699637.1")
Macaca mulatta gene for MHC class I antigen (Mamu-B gene), isolate r05029, allele Mamu-B*048:01:01:02	Macaca mulatta	318	318	97%	4e-82	92.38	2861	=HYPERLINK("https://www.ncbi.nlm.nih.gov/nucleotide/LR699608.1?report=genbank&log$=nucltop&blast_rank=36&RID=2A2RPRX4013","LR699608.1")
Macaca mulatta gene for MHC class I antigen (Mamu-B gene), isolate MD107, allele Mamu-B*048:01:01:01	Macaca mulatta	318	318	97%	4e-82	92.38	2861	=HYPERLINK("https://www.ncbi.nlm.nih.gov/nucleotide/LR699605.1?report=genbank&log$=nucltop&blast_rank=37&RID=2A2RPRX4013","LR699605.1")
Macaca mulatta gene for MHC class I antigen (Mamu-B20 gene), allele Mamu-B20*01:04:01:01	Macaca mulatta	318	318	97%	4e-82	92.38	2895	=HYPERLINK("https://www.ncbi.nlm.nih.gov/nucleotide/LR723269.1?report=genbank&log$=nucltop&blast_rank=38&RID=2A2RPRX4013","LR723269.1")
Macaca mulatta mRNA for MHC class I protein (Mamu-B gene), isolate WF110, allele Mamu-B*048	Macaca mulatta	318	318	97%	4e-82	92.38	1089	=HYPERLINK("https://www.ncbi.nlm.nih.gov/nucleotide/LR723065.1?report=genbank&log$=nucltop&blast_rank=39&RID=2A2RPRX4013","LR723065.1")
Macaca fascicularis mRNA for MHC class I protein (Mafa-B gene), isolate AC194, allele B*048:02:02_ext	Macaca fascicularis	318	318	97%	4e-82	92.38	1089	=HYPERLINK("https://www.ncbi.nlm.nih.gov/nucleotide/LR131179.1?report=genbank&log$=nucltop&blast_rank=40&RID=2A2RPRX4013","LR131179.1")
PREDICTED: Equus caballus MHC class I heavy chain (MHCX1), transcript variant X1, mRNA	Equus caballus	318	318	97%	4e-82	92.38	1596	=HYPERLINK("https://www.ncbi.nlm.nih.gov/nucleotide/XM_023624055.1?report=genbank&log$=nucltop&blast_rank=41&RID=2A2RPRX4013","XM_023624055.1")
Macaca fascicularis mRNA for MHC class I protein (Mafa-B gene), isolate J15007, J14005, allele Mafa-B*136:03	Macaca fascicularis	318	318	97%	4e-82	92.38	1089	=HYPERLINK("https://www.ncbi.nlm.nih.gov/nucleotide/LT977088.1?report=genbank&log$=nucltop&blast_rank=42&RID=2A2RPRX4013","LT977088.1")
Neophocaena phocaenoides MHC class I antigen (Neph-I) mRNA, Neph-I*37 allele, partial cds	Neophocaena phocaenoides	318	318	97%	4e-82	92.38	822	=HYPERLINK("https://www.ncbi.nlm.nih.gov/nucleotide/KU757457.1?report=genbank&log$=nucltop&blast_rank=43&RID=2A2RPRX4013","KU757457.1")
PREDICTED: Diceros bicornis minor saoe class I histocompatibility antigen, A alpha chain-like (LOC131413874), mRNA	Diceros bicornis minor	318	318	97%	4e-82	92.38	1541	=HYPERLINK("https://www.ncbi.nlm.nih.gov/nucleotide/XM_058554833.1?report=genbank&log$=nucltop&blast_rank=44&RID=2A2RPRX4013","XM_058554833.1")
Macaca mulatta isolate Rh24400_6333-1a major histocompatibility complex genomic sequence	Macaca mulatta	318	318	97%	4e-82	92.38	8475	=HYPERLINK("https://www.ncbi.nlm.nih.gov/nucleotide/KT331525.1?report=genbank&log$=nucltop&blast_rank=45&RID=2A2RPRX4013","KT331525.1")
Macaca mulatta isolate Rh23108_6048-1b major histocompatibility complex genomic sequence	Macaca mulatta	318	318	97%	4e-82	92.38	35835	=HYPERLINK("https://www.ncbi.nlm.nih.gov/nucleotide/KT330502.1?report=genbank&log$=nucltop&blast_rank=46&RID=2A2RPRX4013","KT330502.1")
Macaca mulatta isolate Rh28626_6456-1a major histocompatibility complex genomic sequence	Macaca mulatta	318	318	97%	4e-82	92.38	31366	=HYPERLINK("https://www.ncbi.nlm.nih.gov/nucleotide/KT330027.1?report=genbank&log$=nucltop&blast_rank=47&RID=2A2RPRX4013","KT330027.1")
Macaca mulatta mRNA for MHC class 1 protein (Mamu-B gene), isolate BF001, allele Mamu-B*048:01	Macaca mulatta	318	318	97%	4e-82	92.38	1089	=HYPERLINK("https://www.ncbi.nlm.nih.gov/nucleotide/LN899689.1?report=genbank&log$=nucltop&blast_rank=48&RID=2A2RPRX4013","LN899689.1")
Cercocebus atys MHC class I antigen (Ceat-A) mRNA, Ceat-A1*08:01 allele, complete cds	Cercocebus atys	318	318	97%	4e-82	92.38	1108	=HYPERLINK("https://www.ncbi.nlm.nih.gov/nucleotide/KP176463.1?report=genbank&log$=nucltop&blast_rank=49&RID=2A2RPRX4013","KP176463.1")
Equus caballus MHC class I antigen (Eqca-2) gene, Eqca-2*005:01 allele, exons 2 and 3 and partial cds	Equus caballus	318	318	97%	4e-82	92.38	775	=HYPERLINK("https://www.ncbi.nlm.nih.gov/nucleotide/ON863488.1?report=genbank&log$=nucltop&blast_rank=50&RID=2A2RPRX4013","ON863488.1")
Equus caballus MHC class I antigen (Eqca-1) gene, Eqca-1*032:01 allele, exons 2 and 3 and partial cds	Equus caballus	318	318	97%	4e-82	92.38	771	=HYPERLINK("https://www.ncbi.nlm.nih.gov/nucleotide/ON863460.1?report=genbank&log$=nucltop&blast_rank=51&RID=2A2RPRX4013","ON863460.1")
Equus caballus MHC class I antigen (Eqca-1) gene, Eqca-1*015:01 allele, exons 2 and 3 and partial cds	Equus caballus	318	318	97%	4e-82	92.38	771	=HYPERLINK("https://www.ncbi.nlm.nih.gov/nucleotide/ON863449.1?report=genbank&log$=nucltop&blast_rank=52&RID=2A2RPRX4013","ON863449.1")
Equus caballus MHC class I antigen (Eqca-1) gene, Eqca-1*015:02 allele, exons 2 and 3 and partial cds	Equus caballus	318	318	97%	4e-82	92.38	771	=HYPERLINK("https://www.ncbi.nlm.nih.gov/nucleotide/ON863447.1?report=genbank&log$=nucltop&blast_rank=53&RID=2A2RPRX4013","ON863447.1")
Equus caballus MHC class I antigen (Eqca-1) gene, Eqca-1*014:01 allele, exons 2 and 3 and partial cds	Equus caballus	318	318	97%	4e-82	92.38	771	=HYPERLINK("https://www.ncbi.nlm.nih.gov/nucleotide/ON863436.1?report=genbank&log$=nucltop&blast_rank=54&RID=2A2RPRX4013","ON863436.1")
Equus caballus MHC class I antigen (Eqca-1) gene, Eqca-1*004:02 allele, exons 2 and 3 and partial cds	Equus caballus	318	318	97%	4e-82	92.38	771	=HYPERLINK("https://www.ncbi.nlm.nih.gov/nucleotide/ON863433.1?report=genbank&log$=nucltop&blast_rank=55&RID=2A2RPRX4013","ON863433.1")
Macaca mulatta isolate Rh23108 clone 3015 major histocompatibility complex-B genomic sequence	Macaca mulatta	318	318	97%	4e-82	92.38	36009	=HYPERLINK("https://www.ncbi.nlm.nih.gov/nucleotide/KJ456975.2?report=genbank&log$=nucltop&blast_rank=56&RID=2A2RPRX4013","KJ456975.2")
Macaca mulatta gene for MHC class I antigen (Mamu-B02Ps gene), isolate WK014, allele Mamu-B02Ps_01_01_ext	Macaca mulatta	318	318	97%	4e-82	92.38	2860	=HYPERLINK("https://www.ncbi.nlm.nih.gov/nucleotide/OW981847.1?report=genbank&log$=nucltop&blast_rank=57&RID=2A2RPRX4013","OW981847.1")
PREDICTED: Equus quagga saoe class I histocompatibility antigen, A alpha chain-like (LOC124232085), partial mRNA	Equus quagga	318	318	97%	4e-82	92.38	816	=HYPERLINK("https://www.ncbi.nlm.nih.gov/nucleotide/XM_046649059.1?report=genbank&log$=nucltop&blast_rank=58&RID=2A2RPRX4013","XM_046649059.1")
PREDICTED: Equus przewalskii HLA class I histocompatibility antigen, B-14 alpha chain-like (LOC103567269), mRNA	Equus przewalskii	318	318	97%	4e-82	92.38	1572	=HYPERLINK("https://www.ncbi.nlm.nih.gov/nucleotide/XM_008543907.1?report=genbank&log$=nucltop&blast_rank=59&RID=2A2RPRX4013","XM_008543907.1")
Macaca mulatta isolate Rh23108 clone 4868 major histocompatibility complex-B genomic sequence	Macaca mulatta	318	318	97%	4e-82	92.38	3087	=HYPERLINK("https://www.ncbi.nlm.nih.gov/nucleotide/KJ913456.1?report=genbank&log$=nucltop&blast_rank=60&RID=2A2RPRX4013","KJ913456.1")
Macaca mulatta isolate Rh23108 clone 4793 major histocompatibility complex-B genomic sequence	Macaca mulatta	318	318	97%	4e-82	92.38	2653	=HYPERLINK("https://www.ncbi.nlm.nih.gov/nucleotide/KJ913424.1?report=genbank&log$=nucltop&blast_rank=61&RID=2A2RPRX4013","KJ913424.1")
Macaca mulatta isolate Rh23108 clone 4624 major histocompatibility complex-B genomic sequence	Macaca mulatta	318	318	97%	4e-82	92.38	27488	=HYPERLINK("https://www.ncbi.nlm.nih.gov/nucleotide/KJ913353.1?report=genbank&log$=nucltop&blast_rank=62&RID=2A2RPRX4013","KJ913353.1")
Macaca mulatta isolate Rh23108 clone 4623-2 major histocompatibility complex-B genomic sequence	Macaca mulatta	318	318	97%	4e-82	92.38	27396	=HYPERLINK("https://www.ncbi.nlm.nih.gov/nucleotide/KJ913352.1?report=genbank&log$=nucltop&blast_rank=63&RID=2A2RPRX4013","KJ913352.1")
Macaca mulatta isolate Rh23108 clone 4622 major histocompatibility complex-B genomic sequence	Macaca mulatta	318	318	97%	4e-82	92.38	27448	=HYPERLINK("https://www.ncbi.nlm.nih.gov/nucleotide/KJ913349.1?report=genbank&log$=nucltop&blast_rank=64&RID=2A2RPRX4013","KJ913349.1")
Macaca mulatta isolate Rh23108 clone 4082 major histocompatibility complex-B genomic sequence	Macaca mulatta	318	318	97%	4e-82	92.38	35947	=HYPERLINK("https://www.ncbi.nlm.nih.gov/nucleotide/KJ457027.1?report=genbank&log$=nucltop&blast_rank=65&RID=2A2RPRX4013","KJ457027.1")
Macaca mulatta isolate Rh23108 clone 4081 major histocompatibility complex-B genomic sequence	Macaca mulatta	318	318	97%	4e-82	92.38	35950	=HYPERLINK("https://www.ncbi.nlm.nih.gov/nucleotide/KJ457026.1?report=genbank&log$=nucltop&blast_rank=66&RID=2A2RPRX4013","KJ457026.1")
Macaca mulatta isolate Rh23108 clone 3062 major histocompatibility complex-B genomic sequence	Macaca mulatta	318	318	97%	4e-82	92.38	32610	=HYPERLINK("https://www.ncbi.nlm.nih.gov/nucleotide/KJ456999.1?report=genbank&log$=nucltop&blast_rank=67&RID=2A2RPRX4013","KJ456999.1")
Macaca mulatta isolate Rh23108 clone 3047 major histocompatibility complex-B genomic sequence	Macaca mulatta	318	318	97%	4e-82	92.38	35813	=HYPERLINK("https://www.ncbi.nlm.nih.gov/nucleotide/KJ456991.1?report=genbank&log$=nucltop&blast_rank=68&RID=2A2RPRX4013","KJ456991.1")
Macaca mulatta isolate Rh23108 clone 3044 major histocompatibility complex-B genomic sequence	Macaca mulatta	318	318	97%	4e-82	92.38	30572	=HYPERLINK("https://www.ncbi.nlm.nih.gov/nucleotide/KJ456989.1?report=genbank&log$=nucltop&blast_rank=69&RID=2A2RPRX4013","KJ456989.1")
Macaca mulatta isolate Rh23108 clone 3043 major histocompatibility complex-B genomic sequence	Macaca mulatta	318	318	97%	4e-82	92.38	38818	=HYPERLINK("https://www.ncbi.nlm.nih.gov/nucleotide/KJ456988.1?report=genbank&log$=nucltop&blast_rank=70&RID=2A2RPRX4013","KJ456988.1")
Macaca mulatta isolate Rh23108 clone 3013 major histocompatibility complex-B genomic sequence	Macaca mulatta	318	318	97%	4e-82	92.38	31207	=HYPERLINK("https://www.ncbi.nlm.nih.gov/nucleotide/KJ456973.1?report=genbank&log$=nucltop&blast_rank=71&RID=2A2RPRX4013","KJ456973.1")
Macaca mulatta isolate Rh23108 clone 3006 major histocompatibility complex-B genomic sequence	Macaca mulatta	318	318	97%	4e-82	92.38	27977	=HYPERLINK("https://www.ncbi.nlm.nih.gov/nucleotide/KJ456967.1?report=genbank&log$=nucltop&blast_rank=72&RID=2A2RPRX4013","KJ456967.1")
Macaca mulatta isolate Rh23108 clone 2999 major histocompatibility complex-B genomic sequence	Macaca mulatta	318	318	97%	4e-82	92.38	35949	=HYPERLINK("https://www.ncbi.nlm.nih.gov/nucleotide/KJ456964.1?report=genbank&log$=nucltop&blast_rank=73&RID=2A2RPRX4013","KJ456964.1")
Macaca mulatta isolate Rh23108 clone 2934 major histocompatibility complex-B genomic sequence	Macaca mulatta	318	318	97%	4e-82	92.38	35945	=HYPERLINK("https://www.ncbi.nlm.nih.gov/nucleotide/KJ456934.1?report=genbank&log$=nucltop&blast_rank=74&RID=2A2RPRX4013","KJ456934.1")
Macaca mulatta isolate Rh23108 clone 4552 major histocompatibility complex-B genomic sequence	Macaca mulatta	318	318	97%	4e-82	92.38	38528	=HYPERLINK("https://www.ncbi.nlm.nih.gov/nucleotide/KJ489794.1?report=genbank&log$=nucltop&blast_rank=75&RID=2A2RPRX4013","KJ489794.1")
Macaca mulatta isolate Rh23108 clone 4214 major histocompatibility complex-B genomic sequence	Macaca mulatta	318	318	97%	4e-82	92.38	34069	=HYPERLINK("https://www.ncbi.nlm.nih.gov/nucleotide/KJ489770.1?report=genbank&log$=nucltop&blast_rank=76&RID=2A2RPRX4013","KJ489770.1")
Equus caballus MHC class I antigen (Eqca-16) mRNA, Eqca-16*00101 allele, complete cds	Equus caballus	318	318	97%	4e-82	92.38	1227	=HYPERLINK("https://www.ncbi.nlm.nih.gov/nucleotide/M95410.2?report=genbank&log$=nucltop&blast_rank=77&RID=2A2RPRX4013","M95410.2")
Halichoerus grypus MHC class I antigen (HagrN) gene, HagrN*14:01:01 allele, partial cds	Halichoerus grypus	318	318	97%	4e-82	92.38	2768	=HYPERLINK("https://www.ncbi.nlm.nih.gov/nucleotide/JX218914.1?report=genbank&log$=nucltop&blast_rank=78&RID=2A2RPRX4013","JX218914.1")
Halichoerus grypus MHC class I antigen (HagrN) gene, HagrN*05:03 allele, partial cds	Halichoerus grypus	318	318	97%	4e-82	92.38	2775	=HYPERLINK("https://www.ncbi.nlm.nih.gov/nucleotide/JX218903.1?report=genbank&log$=nucltop&blast_rank=79&RID=2A2RPRX4013","JX218903.1")
Macaca mulatta gene for MHC class I antigen (Mamu-B gene), isolate r19038, allele Mamu-B*048:01:01:01_nov	Macaca mulatta	318	318	97%	4e-82	92.38	2851	=HYPERLINK("https://www.ncbi.nlm.nih.gov/nucleotide/LR989716.1?report=genbank&log$=nucltop&blast_rank=80&RID=2A2RPRX4013","LR989716.1")
Macaca mulatta gene for MHC class I antigen (Mamu-B20 gene), isolate CP1712, allele Mamu-B20*01:04:01:01_nov	Macaca mulatta	318	318	97%	4e-82	92.38	2860	=HYPERLINK("https://www.ncbi.nlm.nih.gov/nucleotide/LR990765.1?report=genbank&log$=nucltop&blast_rank=81&RID=2A2RPRX4013","LR990765.1")
Bos taurus MHC class I antigen (BoLA-N) gene, BoLA-N*07301 allele, partial cds	Bos taurus	318	318	97%	4e-82	92.38	1079	=HYPERLINK("https://www.ncbi.nlm.nih.gov/nucleotide/JN792882.1?report=genbank&log$=nucltop&blast_rank=82&RID=2A2RPRX4013","JN792882.1")
Macaca fascicularis isolate Nc00193 MHC class I antigen (Mafa-B) gene, partial cds	Macaca fascicularis	318	318	97%	4e-82	92.38	1022	=HYPERLINK("https://www.ncbi.nlm.nih.gov/nucleotide/JN032099.1?report=genbank&log$=nucltop&blast_rank=83&RID=2A2RPRX4013","JN032099.1")
PREDICTED: Halichoerus grypus patr class I histocompatibility antigen, B-2 alpha chain-like (LOC118543102), transcript variant X4, mRNA	Halichoerus grypus	318	318	97%	4e-82	92.38	1252	=HYPERLINK("https://www.ncbi.nlm.nih.gov/nucleotide/XM_036103872.1?report=genbank&log$=nucltop&blast_rank=84&RID=2A2RPRX4013","XM_036103872.1")
PREDICTED: Halichoerus grypus patr class I histocompatibility antigen, B-2 alpha chain-like (LOC118543102), transcript variant X3, mRNA	Halichoerus grypus	318	318	97%	4e-82	92.38	1357	=HYPERLINK("https://www.ncbi.nlm.nih.gov/nucleotide/XM_036103871.1?report=genbank&log$=nucltop&blast_rank=85&RID=2A2RPRX4013","XM_036103871.1")
PREDICTED: Halichoerus grypus patr class I histocompatibility antigen, B-2 alpha chain-like (LOC118543102), transcript variant X2, mRNA	Halichoerus grypus	318	318	97%	4e-82	92.38	1526	=HYPERLINK("https://www.ncbi.nlm.nih.gov/nucleotide/XM_036103870.1?report=genbank&log$=nucltop&blast_rank=86&RID=2A2RPRX4013","XM_036103870.1")
PREDICTED: Halichoerus grypus patr class I histocompatibility antigen, B-2 alpha chain-like (LOC118543102), transcript variant X1, mRNA	Halichoerus grypus	318	318	97%	4e-82	92.38	1630	=HYPERLINK("https://www.ncbi.nlm.nih.gov/nucleotide/XM_036103869.1?report=genbank&log$=nucltop&blast_rank=87&RID=2A2RPRX4013","XM_036103869.1")
Equus asinus MHC class I antigen (Eqas-N) mRNA, Eqas-N*50001 allele, partial cds	Equus asinus	318	318	97%	4e-82	92.38	1118	=HYPERLINK("https://www.ncbi.nlm.nih.gov/nucleotide/HM053579.1?report=genbank&log$=nucltop&blast_rank=88&RID=2A2RPRX4013","HM053579.1")
Equus asinus MHC class I antigen (Eqas-N) mRNA, Eqas-N*00401 allele, partial cds	Equus asinus	318	318	97%	4e-82	92.38	1115	=HYPERLINK("https://www.ncbi.nlm.nih.gov/nucleotide/HM053572.1?report=genbank&log$=nucltop&blast_rank=89&RID=2A2RPRX4013","HM053572.1")
Macaca mulatta isolate N00172 MHC class I antigen (Mamu-B) gene, Mamu-B*042 variant allele, partial cds	Macaca mulatta	318	318	97%	4e-82	92.38	1022	=HYPERLINK("https://www.ncbi.nlm.nih.gov/nucleotide/HQ110951.1?report=genbank&log$=nucltop&blast_rank=90&RID=2A2RPRX4013","HQ110951.1")
Macaca mulatta isolate N00169 MHC class I antigen (Mamu-B) gene, Mamu-B*042 allele, partial cds	Macaca mulatta	318	318	97%	4e-82	92.38	1022	=HYPERLINK("https://www.ncbi.nlm.nih.gov/nucleotide/HM236283.1?report=genbank&log$=nucltop&blast_rank=91&RID=2A2RPRX4013","HM236283.1")
Macaca fascicularis partial mRNA for MHC class I antigen (Mafa-B gene), Mafa-B*136:03 allele	Macaca fascicularis	318	318	97%	4e-82	92.38	1056	=HYPERLINK("https://www.ncbi.nlm.nih.gov/nucleotide/FM212793.1?report=genbank&log$=nucltop&blast_rank=92&RID=2A2RPRX4013","FM212793.1")
Macaca fascicularis MHC class I antigen heavy chain (Mafa-B) mRNA, Mafa-B*0702 allele, complete cds	Macaca fascicularis	318	318	97%	4e-82	92.38	1223	=HYPERLINK("https://www.ncbi.nlm.nih.gov/nucleotide/EU203704.1?report=genbank&log$=nucltop&blast_rank=93&RID=2A2RPRX4013","EU203704.1")
Macaca mulatta partial mRNA for MHC class I antigen (Mamu-B gene), Mamu-B*048:01 allele	Macaca mulatta	318	318	97%	4e-82	92.38	1065	=HYPERLINK("https://www.ncbi.nlm.nih.gov/nucleotide/AJ556900.1?report=genbank&log$=nucltop&blast_rank=94&RID=2A2RPRX4013","AJ556900.1")
Equus caballus MHC class I heavy chain (MHCX1), mRNA	Equus caballus	318	318	97%	4e-82	92.38	1535	=HYPERLINK("https://www.ncbi.nlm.nih.gov/nucleotide/NM_001099766.1?report=genbank&log$=nucltop&blast_rank=95&RID=2A2RPRX4013","NM_001099766.1")
Equus caballus subclone 274K01 3.10 MHC class I antigen pseudogene, partial sequence	Equus caballus	318	318	97%	4e-82	92.38	2714	=HYPERLINK("https://www.ncbi.nlm.nih.gov/nucleotide/DQ083416.1?report=genbank&log$=nucltop&blast_rank=96&RID=2A2RPRX4013","DQ083416.1")
Equus caballus MHC class I antigen (Eqca-5) gene, Eqca-5*00101 allele, complete cds	Equus caballus	318	318	97%	4e-82	92.38	4559	=HYPERLINK("https://www.ncbi.nlm.nih.gov/nucleotide/DQ083411.1?report=genbank&log$=nucltop&blast_rank=97&RID=2A2RPRX4013","DQ083411.1")
Tursiops truncatus Tutr-I mRNA for major histocompatibility complex class I antigen, partial cds, allele: Tutr-I*2101	Tursiops truncatus	316	316	100%	1e-81	91.67	1077	=HYPERLINK("https://www.ncbi.nlm.nih.gov/nucleotide/AB517981.1?report=genbank&log$=nucltop&blast_rank=98&RID=2A2RPRX4013","AB517981.1")
Phoca vitulina MHC class I antigen (PhviN) gene, PhviN-Phvi-ex2ST*04:04 allele, exon 2 and partial cds	Phoca vitulina	316	316	94%	1e-81	93.06	232	=HYPERLINK("https://www.ncbi.nlm.nih.gov/nucleotide/OM649042.1?report=genbank&log$=nucltop&blast_rank=99&RID=2A2RPRX4013","OM649042.1")
PREDICTED: Diceros bicornis minor patr class I histocompatibility antigen, B-2 alpha chain-like (LOC131413910), misc_RNA	Diceros bicornis minor	313	313	97%	2e-80	91.93	1665	=HYPERLINK("https://www.ncbi.nlm.nih.gov/nucleotide/XR_009222059.1?report=genbank&log$=nucltop&blast_rank=100&RID=2A2RPRX4013","XR_009222059.1")
