## Supplementary material for "Characterization of both major histocompatibility complex classes in a wild social mammal: the banded mongoose": Blast results - MHCI exon 2: 2A2RPRX4013-Alignment-Descriptions Query 18 - Mumu class I-2_29.csv

Description	Scientific Name	Max Score	Total Score	Query Cover	E value	Per. ident	Acc. Len	Accession
Felis catus isolate IH0-0-500 MHC class I antigen (FLAI-K) gene, FLAI-K-FLA-K*003:03:01:01 allele, complete cds	Felis catus	267	267	100%	1e-66	87.72	3266	=HYPERLINK("https://www.ncbi.nlm.nih.gov/nucleotide/MK753260.1?report=genbank&log$=nucltop&blast_rank=1&RID=2A2RPRX4013","MK753260.1")
Felis catus isolate DN2-4-162 MHC class I antigen (FLAI-K) gene, FLAI-K-FLA-K*003:04:01:01 allele, complete cds	Felis catus	267	267	100%	1e-66	87.72	3266	=HYPERLINK("https://www.ncbi.nlm.nih.gov/nucleotide/MK753257.1?report=genbank&log$=nucltop&blast_rank=2&RID=2A2RPRX4013","MK753257.1")
Felis catus isolate DSH72-5-49 MHC class I antigen (FLAI-K) gene, FLAI-K-FLA-K*004:01:01:01 allele, complete cds	Felis catus	267	267	100%	1e-66	87.72	3270	=HYPERLINK("https://www.ncbi.nlm.nih.gov/nucleotide/MK753253.1?report=genbank&log$=nucltop&blast_rank=3&RID=2A2RPRX4013","MK753253.1")
PREDICTED: Suricata suricatta saoe class I histocompatibility antigen, A alpha chain-like (LOC115285278), partial mRNA	Suricata suricatta	267	267	100%	1e-66	87.77	297	=HYPERLINK("https://www.ncbi.nlm.nih.gov/nucleotide/XM_029931583.1?report=genbank&log$=nucltop&blast_rank=4&RID=2A2RPRX4013","XM_029931583.1")
Felis catus MHC class I antigen (FLAI-H) gene, FLAI-H-FLA-H*021:01:01:01 allele, complete cds	Felis catus	267	267	100%	1e-66	87.77	3268	=HYPERLINK("https://www.ncbi.nlm.nih.gov/nucleotide/OK265103.1?report=genbank&log$=nucltop&blast_rank=5&RID=2A2RPRX4013","OK265103.1")
Felis catus MHC class I antigen (FLAI-E) gene, FLAI-E-FLA-E*033:01:01:02 allele, complete cds	Felis catus	267	267	100%	1e-66	87.72	3233	=HYPERLINK("https://www.ncbi.nlm.nih.gov/nucleotide/MZ964733.1?report=genbank&log$=nucltop&blast_rank=6&RID=2A2RPRX4013","MZ964733.1")
Felis catus MHC class I antigen (FLAI-E) gene, FLAI-E-FLA-E*033:01:01:01 allele, complete cds	Felis catus	267	267	100%	1e-66	87.72	3252	=HYPERLINK("https://www.ncbi.nlm.nih.gov/nucleotide/MZ964732.1?report=genbank&log$=nucltop&blast_rank=7&RID=2A2RPRX4013","MZ964732.1")
Felis catus MHC class I antigen (FLAI-K) mRNA, FLAI-K*00401 allele, partial cds	Felis catus	267	267	100%	1e-66	87.72	827	=HYPERLINK("https://www.ncbi.nlm.nih.gov/nucleotide/KC763049.1?report=genbank&log$=nucltop&blast_rank=8&RID=2A2RPRX4013","KC763049.1")
Felis catus MHC class I antigen (FLAI-K) gene, FLAI-K-FLA-K*00401 allele, exons 1 through 4 and partial cds	Felis catus	267	267	100%	1e-66	87.72	1911	=HYPERLINK("https://www.ncbi.nlm.nih.gov/nucleotide/KC763066.1?report=genbank&log$=nucltop&blast_rank=9&RID=2A2RPRX4013","KC763066.1")
Felis catus MHC class I antigen (FLAI-K) gene, FLAI-K*00401 allele, exons 2, 3 and partial cds	Felis catus	267	267	100%	1e-66	87.72	748	=HYPERLINK("https://www.ncbi.nlm.nih.gov/nucleotide/KC763040.1?report=genbank&log$=nucltop&blast_rank=10&RID=2A2RPRX4013","KC763040.1")
Felis catus MHC class I antigen (FLAI-K) gene, FLAI-K*00303 allele, exons 2, 3 and partial cds	Felis catus	267	267	100%	1e-66	87.72	745	=HYPERLINK("https://www.ncbi.nlm.nih.gov/nucleotide/KC763039.1?report=genbank&log$=nucltop&blast_rank=11&RID=2A2RPRX4013","KC763039.1")
Felis catus MHC class I antigen (FLAI-K) gene, FLAI-K-FLA-K*004:01 allele, complete cds	Felis catus	267	267	100%	1e-66	87.72	3355	=HYPERLINK("https://www.ncbi.nlm.nih.gov/nucleotide/MN939773.1?report=genbank&log$=nucltop&blast_rank=12&RID=2A2RPRX4013","MN939773.1")
PREDICTED: Felis catus DLA class I histocompatibility antigen, A9/A9 alpha chain-like (LOC101082822), mRNA	Felis catus	263	263	100%	2e-65	87.34	1462	=HYPERLINK("https://www.ncbi.nlm.nih.gov/nucleotide/XM_045057249.1?report=genbank&log$=nucltop&blast_rank=13&RID=2A2RPRX4013","XM_045057249.1")
PREDICTED: Lynx canadensis DLA class I histocompatibility antigen, A9/A9 alpha chain (LOC115513706), transcript variant X2, mRNA	Lynx canadensis	261	261	100%	6e-65	87.28	1499	=HYPERLINK("https://www.ncbi.nlm.nih.gov/nucleotide/XM_030315043.1?report=genbank&log$=nucltop&blast_rank=14&RID=2A2RPRX4013","XM_030315043.1")
PREDICTED: Lynx canadensis DLA class I histocompatibility antigen, A9/A9 alpha chain (LOC115513706), transcript variant X1, mRNA	Lynx canadensis	261	261	100%	6e-65	87.28	1506	=HYPERLINK("https://www.ncbi.nlm.nih.gov/nucleotide/XM_030315042.1?report=genbank&log$=nucltop&blast_rank=15&RID=2A2RPRX4013","XM_030315042.1")
Felis catus isolate DN3-0-128 MHC class I antigen (FLA-E) gene, FLA-E*020:01:01:01 allele, complete cds	Felis catus	261	261	100%	6e-65	87.28	3267	=HYPERLINK("https://www.ncbi.nlm.nih.gov/nucleotide/MN069848.1?report=genbank&log$=nucltop&blast_rank=16&RID=2A2RPRX4013","MN069848.1")
Callithrix jacchus mRNA for MHC class I protein (Caja-G gene), isolate ergo, osinth, allele Caja-G*11:01:02	Callithrix jacchus	261	261	100%	6e-65	87.34	1095	=HYPERLINK("https://www.ncbi.nlm.nih.gov/nucleotide/LT992519.1?report=genbank&log$=nucltop&blast_rank=17&RID=2A2RPRX4013","LT992519.1")
Sapajus apella MHC class I antigen (Ceap-G1) mRNA, Ceap-G1*02 allele, partial cds	Sapajus apella	261	261	98%	6e-65	87.67	1039	=HYPERLINK("https://www.ncbi.nlm.nih.gov/nucleotide/KM219706.1?report=genbank&log$=nucltop&blast_rank=18&RID=2A2RPRX4013","KM219706.1")
Felis catus MHC class I antigen (FLAI-E) gene, FLAI-E-FLA-E*039:03:01:02 allele, complete cds	Felis catus	261	261	100%	6e-65	87.28	3199	=HYPERLINK("https://www.ncbi.nlm.nih.gov/nucleotide/MZ964718.1?report=genbank&log$=nucltop&blast_rank=19&RID=2A2RPRX4013","MZ964718.1")
Felis catus MHC class I antigen (FLAI-E) gene, FLAI-E-FLA-E*039:03:01:01 allele, complete cds	Felis catus	261	261	100%	6e-65	87.28	3240	=HYPERLINK("https://www.ncbi.nlm.nih.gov/nucleotide/MZ964716.1?report=genbank&log$=nucltop&blast_rank=20&RID=2A2RPRX4013","MZ964716.1")
Felis catus MHC class I antigen (FLAI-E) gene, FLAI-E-FLA-E*020:01:01:02 allele, complete cds	Felis catus	261	261	100%	6e-65	87.28	3207	=HYPERLINK("https://www.ncbi.nlm.nih.gov/nucleotide/MZ964677.1?report=genbank&log$=nucltop&blast_rank=21&RID=2A2RPRX4013","MZ964677.1")
Panthera tigris MHC class I antigen (Pati-MHCI) gene, Pati-MHCI*26 allele, exon 2 and partial cds	Panthera tigris	261	261	100%	6e-65	87.28	258	=HYPERLINK("https://www.ncbi.nlm.nih.gov/nucleotide/MT258462.1?report=genbank&log$=nucltop&blast_rank=22&RID=2A2RPRX4013","MT258462.1")
PREDICTED: Lynx rufus class I histocompatibility antigen, Gogo-B*0103 alpha chain-like (LOC124528157), transcript variant X2, mRNA	Lynx rufus	261	261	100%	6e-65	87.34	1185	=HYPERLINK("https://www.ncbi.nlm.nih.gov/nucleotide/XM_047101567.1?report=genbank&log$=nucltop&blast_rank=23&RID=2A2RPRX4013","XM_047101567.1")
PREDICTED: Lynx rufus class I histocompatibility antigen, Gogo-B*0103 alpha chain-like (LOC124528157), transcript variant X1, mRNA	Lynx rufus	261	261	100%	6e-65	87.34	1502	=HYPERLINK("https://www.ncbi.nlm.nih.gov/nucleotide/XM_047101566.1?report=genbank&log$=nucltop&blast_rank=24&RID=2A2RPRX4013","XM_047101566.1")
Felis catus clone DSH7-L6 MHC class I antigen (FLAI) gene, partial sequence	Felis catus	261	261	100%	6e-65	87.28	1907	=HYPERLINK("https://www.ncbi.nlm.nih.gov/nucleotide/KC763062.1?report=genbank&log$=nucltop&blast_rank=25&RID=2A2RPRX4013","KC763062.1")
Callithrix jacchus partial mRNA for MHC class I antigen (Caja-G gene), allele Caja-G*11:01:02	Callithrix jacchus	261	261	100%	6e-65	87.34	1090	=HYPERLINK("https://www.ncbi.nlm.nih.gov/nucleotide/HE805597.2?report=genbank&log$=nucltop&blast_rank=26&RID=2A2RPRX4013","HE805597.2")
Callithrix jacchus partial Caja-G gene for MHC class I antigen, allele Caja-G*11:01:02, exons 1-7	Callithrix jacchus	261	261	100%	6e-65	87.34	2755	=HYPERLINK("https://www.ncbi.nlm.nih.gov/nucleotide/HE858587.1?report=genbank&log$=nucltop&blast_rank=27&RID=2A2RPRX4013","HE858587.1")
Felis catus FLA extended class II, class II, class III, proximal and central class I region genomic sequence	Felis catus	261	1362	100%	6e-65	87.28	2973765	=HYPERLINK("https://www.ncbi.nlm.nih.gov/nucleotide/EU153401.1?report=genbank&log$=nucltop&blast_rank=28&RID=2A2RPRX4013","EU153401.1")
Callithrix jacchus partial mRNA for MHC class I antigen (Caja-G gene), allele Caja-G*11:01:01	Callithrix jacchus	261	261	100%	6e-65	87.34	1071	=HYPERLINK("https://www.ncbi.nlm.nih.gov/nucleotide/HE805596.1?report=genbank&log$=nucltop&blast_rank=29&RID=2A2RPRX4013","HE805596.1")
S.oedipus MHC class I SO-47 mRNA	Saguinus oedipus	261	261	98%	6e-65	87.61	1071	=HYPERLINK("https://www.ncbi.nlm.nih.gov/nucleotide/M63954.1?report=genbank&log$=nucltop&blast_rank=30&RID=2A2RPRX4013","M63954.1")
Callithrix jacchus partial mRNA for MHC class I protein (Caja-G gene), isolate M06024, allele Caja-G*11:04	Callithrix jacchus	259	259	98%	2e-64	87.56	591	=HYPERLINK("https://www.ncbi.nlm.nih.gov/nucleotide/LN994533.1?report=genbank&log$=nucltop&blast_rank=31&RID=2A2RPRX4013","LN994533.1")
Felis catus isolate PC2-0-496 MHC class I antigen (FLA-E) gene, FLA-E*012:01:01:01 allele, complete cds	Felis catus	255	255	100%	3e-63	86.84	3265	=HYPERLINK("https://www.ncbi.nlm.nih.gov/nucleotide/MN069859.1?report=genbank&log$=nucltop&blast_rank=32&RID=2A2RPRX4013","MN069859.1")
Felis catus isolate TZ0-1-292 MHC class I antigen (FLAI-K) gene, FLAI-K-FLA-K*003:02:01:02 allele, complete cds	Felis catus	255	255	100%	3e-63	86.84	3269	=HYPERLINK("https://www.ncbi.nlm.nih.gov/nucleotide/MK753269.1?report=genbank&log$=nucltop&blast_rank=33&RID=2A2RPRX4013","MK753269.1")
Felis catus isolate RO0-0-183 MHC class I antigen (FLAI-K) gene, FLAI-K-FLA-K*003:02:01:02 allele, complete cds	Felis catus	255	255	100%	3e-63	86.84	3269	=HYPERLINK("https://www.ncbi.nlm.nih.gov/nucleotide/MK753268.1?report=genbank&log$=nucltop&blast_rank=34&RID=2A2RPRX4013","MK753268.1")
Felis catus isolate MO-20-0-500 MHC class I antigen (FLAI-K) gene, FLAI-K-FLA-K*003:02:01:02 allele, complete cds	Felis catus	255	255	100%	3e-63	86.84	3269	=HYPERLINK("https://www.ncbi.nlm.nih.gov/nucleotide/MK753266.1?report=genbank&log$=nucltop&blast_rank=35&RID=2A2RPRX4013","MK753266.1")
Felis catus isolate ML0-7-91 MHC class I antigen (FLAI-K) gene, FLAI-K-FLA-K*003:02:01:01 allele, complete cds	Felis catus	255	255	100%	3e-63	86.84	3268	=HYPERLINK("https://www.ncbi.nlm.nih.gov/nucleotide/MK753265.1?report=genbank&log$=nucltop&blast_rank=36&RID=2A2RPRX4013","MK753265.1")
Felis catus isolate FT0-1-166 MHC class I antigen (FLAI-K) gene, FLAI-K-FLA-K*003:02:01:02 allele, complete cds	Felis catus	255	255	100%	3e-63	86.84	3269	=HYPERLINK("https://www.ncbi.nlm.nih.gov/nucleotide/MK753259.1?report=genbank&log$=nucltop&blast_rank=37&RID=2A2RPRX4013","MK753259.1")
Felis catus isolate AP1-7-159 MHC class I antigen (FLAI-K) gene, FLAI-K-FLA-K*002:01:01:01 allele, complete cds	Felis catus	255	255	100%	3e-63	86.84	3269	=HYPERLINK("https://www.ncbi.nlm.nih.gov/nucleotide/MK753254.1?report=genbank&log$=nucltop&blast_rank=38&RID=2A2RPRX4013","MK753254.1")
Felis catus isolate PC4-0-334 MHC class I antigen (FLAI-H) gene, FLAI-H-FLA-H*012:01:01:01 allele, complete cds	Felis catus	255	255	100%	3e-63	86.90	3293	=HYPERLINK("https://www.ncbi.nlm.nih.gov/nucleotide/MK644249.1?report=genbank&log$=nucltop&blast_rank=39&RID=2A2RPRX4013","MK644249.1")
Felis catus isolate MH0-2-63 MHC class I antigen (FLAI-H) gene, FLAI-H-FLA-H*012:01:01:03 allele, complete cds	Felis catus	255	255	100%	3e-63	86.90	3284	=HYPERLINK("https://www.ncbi.nlm.nih.gov/nucleotide/MK644245.1?report=genbank&log$=nucltop&blast_rank=40&RID=2A2RPRX4013","MK644245.1")
Felis catus isolate MH0-1-168 MHC class I antigen (FLAI-H) gene, FLAI-H-FLA-H*012:01:01:02 allele, complete cds	Felis catus	255	255	100%	3e-63	86.90	3293	=HYPERLINK("https://www.ncbi.nlm.nih.gov/nucleotide/MK644244.1?report=genbank&log$=nucltop&blast_rank=41&RID=2A2RPRX4013","MK644244.1")
PREDICTED: Piliocolobus tephrosceles class I histocompatibility antigen, Gogo-B*0103 alpha chain-like (LOC111532245), misc_RNA	Piliocolobus tephrosceles	255	255	100%	3e-63	86.96	624	=HYPERLINK("https://www.ncbi.nlm.nih.gov/nucleotide/XR_003307413.1?report=genbank&log$=nucltop&blast_rank=42&RID=2A2RPRX4013","XR_003307413.1")
Callithrix jacchus mRNA for MHC class I protein (Caja-G gene), isolate ergo, allele Caja-G*19:04	Callithrix jacchus	255	255	100%	3e-63	86.90	1095	=HYPERLINK("https://www.ncbi.nlm.nih.gov/nucleotide/LT992536.1?report=genbank&log$=nucltop&blast_rank=43&RID=2A2RPRX4013","LT992536.1")
Callithrix jacchus mRNA for MHC class I protein (Caja-G gene), isolate eldar, enwor, allele Caja-G*10:03:01	Callithrix jacchus	255	255	100%	3e-63	86.90	1095	=HYPERLINK("https://www.ncbi.nlm.nih.gov/nucleotide/LT992516.1?report=genbank&log$=nucltop&blast_rank=44&RID=2A2RPRX4013","LT992516.1")
Equus caballus genome assembly, chromosome: 20	Equus caballus	255	6190	100%	3e-63	87.22	65533053	=HYPERLINK("https://www.ncbi.nlm.nih.gov/nucleotide/OZ027732.1?report=genbank&log$=nucltop&blast_rank=45&RID=2A2RPRX4013","OZ027732.1")
Equus caballus genome assembly, chromosome: 20	Equus caballus	255	6190	100%	3e-63	87.22	65146860	=HYPERLINK("https://www.ncbi.nlm.nih.gov/nucleotide/OZ014265.2?report=genbank&log$=nucltop&blast_rank=46&RID=2A2RPRX4013","OZ014265.2")
Callithrix jacchus partial mRNA for MHC class I protein (Caja-G gene), isolate M13024, allele Caja-G*11:05	Callithrix jacchus	255	255	100%	3e-63	86.90	590	=HYPERLINK("https://www.ncbi.nlm.nih.gov/nucleotide/LN994534.1?report=genbank&log$=nucltop&blast_rank=47&RID=2A2RPRX4013","LN994534.1")
Callithrix jacchus partial mRNA for MHC class I antigen (CaJa-G gene), allele Caja-G*10:03:01	Callithrix jacchus	255	255	100%	3e-63	86.90	852	=HYPERLINK("https://www.ncbi.nlm.nih.gov/nucleotide/HE962238.2?report=genbank&log$=nucltop&blast_rank=48&RID=2A2RPRX4013","HE962238.2")
Callithrix jacchus MHC class I antigen (Caja-G) mRNA, Caja-G*17 allele, partial cds	Callithrix jacchus	255	255	100%	3e-63	86.90	852	=HYPERLINK("https://www.ncbi.nlm.nih.gov/nucleotide/KC903142.2?report=genbank&log$=nucltop&blast_rank=49&RID=2A2RPRX4013","KC903142.2")
PREDICTED: Callithrix jacchus saoe class I histocompatibility antigen, A alpha chain (LOC118151094), mRNA	Callithrix jacchus	255	255	100%	3e-63	86.90	2149	=HYPERLINK("https://www.ncbi.nlm.nih.gov/nucleotide/XM_035290239.2?report=genbank&log$=nucltop&blast_rank=50&RID=2A2RPRX4013","XM_035290239.2")
Felis catus MHC class I antigen (FLAI-H) gene, FLAI-H-FLA-H*012:02:01:01 allele, complete cds	Felis catus	255	255	100%	3e-63	86.90	3236	=HYPERLINK("https://www.ncbi.nlm.nih.gov/nucleotide/OK265095.1?report=genbank&log$=nucltop&blast_rank=51&RID=2A2RPRX4013","OK265095.1")
Felis catus MHC class I antigen (FLAI-H) gene, FLAI-H-FLA-H*012:01:01:05 allele, complete cds	Felis catus	255	255	100%	3e-63	86.90	3234	=HYPERLINK("https://www.ncbi.nlm.nih.gov/nucleotide/OK265094.1?report=genbank&log$=nucltop&blast_rank=52&RID=2A2RPRX4013","OK265094.1")
Felis catus MHC class I antigen (FLAI-H) gene, FLAI-H-FLA-H*012:01:01:04 allele, complete cds	Felis catus	255	255	100%	3e-63	86.90	3277	=HYPERLINK("https://www.ncbi.nlm.nih.gov/nucleotide/OK265093.1?report=genbank&log$=nucltop&blast_rank=53&RID=2A2RPRX4013","OK265093.1")
Felis catus MHC class I antigen (FLAI-E) gene, FLAI-E-FLA-E*021:02:01:03 allele, complete cds	Felis catus	255	255	100%	3e-63	86.90	3209	=HYPERLINK("https://www.ncbi.nlm.nih.gov/nucleotide/MZ964748.1?report=genbank&log$=nucltop&blast_rank=54&RID=2A2RPRX4013","MZ964748.1")
Felis catus MHC class I antigen (FLAI-E) gene, FLAI-E-FLA-E*021:02:01:02 allele, complete cds	Felis catus	255	255	100%	3e-63	86.90	3250	=HYPERLINK("https://www.ncbi.nlm.nih.gov/nucleotide/MZ964747.1?report=genbank&log$=nucltop&blast_rank=55&RID=2A2RPRX4013","MZ964747.1")
Felis catus MHC class I antigen (FLAI-E) gene, FLAI-E-FLA-E*021:02:01:01 allele, complete cds	Felis catus	255	255	100%	3e-63	86.90	3249	=HYPERLINK("https://www.ncbi.nlm.nih.gov/nucleotide/MZ964746.1?report=genbank&log$=nucltop&blast_rank=56&RID=2A2RPRX4013","MZ964746.1")
Felis catus MHC class I antigen (FLAI-E) gene, FLAI-E-FLA-E*039:01:01:02 allele, complete cds	Felis catus	255	255	100%	3e-63	86.84	3210	=HYPERLINK("https://www.ncbi.nlm.nih.gov/nucleotide/MZ964730.1?report=genbank&log$=nucltop&blast_rank=57&RID=2A2RPRX4013","MZ964730.1")
Felis catus MHC class I antigen (FLAI-E) gene, FLAI-E-FLA-E*039:01:01:01 allele, complete cds	Felis catus	255	255	100%	3e-63	86.84	3247	=HYPERLINK("https://www.ncbi.nlm.nih.gov/nucleotide/MZ964729.1?report=genbank&log$=nucltop&blast_rank=58&RID=2A2RPRX4013","MZ964729.1")
Felis catus MHC class I antigen (FLAI-E) gene, FLAI-E-FLA-E*039:02:01:03 allele, complete cds	Felis catus	255	255	100%	3e-63	86.84	3254	=HYPERLINK("https://www.ncbi.nlm.nih.gov/nucleotide/MZ964728.1?report=genbank&log$=nucltop&blast_rank=59&RID=2A2RPRX4013","MZ964728.1")
Felis catus MHC class I antigen (FLAI-E) gene, FLAI-E-FLA-E*039:02:01:02 allele, complete cds	Felis catus	255	255	100%	3e-63	86.84	3255	=HYPERLINK("https://www.ncbi.nlm.nih.gov/nucleotide/MZ964727.1?report=genbank&log$=nucltop&blast_rank=60&RID=2A2RPRX4013","MZ964727.1")
Felis catus MHC class I antigen (FLAI-E) gene, FLAI-E-FLA-E*039:02:01:01 allele, complete cds	Felis catus	255	255	100%	3e-63	86.84	3264	=HYPERLINK("https://www.ncbi.nlm.nih.gov/nucleotide/MZ964726.1?report=genbank&log$=nucltop&blast_rank=61&RID=2A2RPRX4013","MZ964726.1")
Felis catus MHC class I antigen (FLAI-E) gene, FLAI-E-FLA-E*037:02:01:01 allele, complete cds	Felis catus	255	255	100%	3e-63	86.84	3207	=HYPERLINK("https://www.ncbi.nlm.nih.gov/nucleotide/MZ964685.1?report=genbank&log$=nucltop&blast_rank=62&RID=2A2RPRX4013","MZ964685.1")
Felis catus MHC class I antigen (FLAI-E) gene, FLAI-E-FLA-E*038:02:01:02 allele, complete cds	Felis catus	255	255	100%	3e-63	86.84	3208	=HYPERLINK("https://www.ncbi.nlm.nih.gov/nucleotide/MZ964678.1?report=genbank&log$=nucltop&blast_rank=63&RID=2A2RPRX4013","MZ964678.1")
Felis catus MHC class I antigen (FLAI-E) gene, FLAI-E-FLA-E*038:02:01:01 allele, complete cds	Felis catus	255	255	100%	3e-63	86.84	3255	=HYPERLINK("https://www.ncbi.nlm.nih.gov/nucleotide/MZ964676.1?report=genbank&log$=nucltop&blast_rank=64&RID=2A2RPRX4013","MZ964676.1")
Felis catus MHC class I antigen (FLAI-E) gene, FLAI-E-FLA-E*012:01:01:03 allele, complete cds	Felis catus	255	255	100%	3e-63	86.84	3247	=HYPERLINK("https://www.ncbi.nlm.nih.gov/nucleotide/MZ964669.1?report=genbank&log$=nucltop&blast_rank=65&RID=2A2RPRX4013","MZ964669.1")
Felis catus MHC class I antigen (FLAI-E) gene, FLAI-E-FLA-E*012:01:01:04 allele, complete cds	Felis catus	255	255	100%	3e-63	86.84	3205	=HYPERLINK("https://www.ncbi.nlm.nih.gov/nucleotide/MZ964668.1?report=genbank&log$=nucltop&blast_rank=66&RID=2A2RPRX4013","MZ964668.1")
Felis catus MHC class I antigen (FLAI-E) gene, FLAI-E-FLA-E*012:01:01:02 allele, complete cds	Felis catus	255	255	100%	3e-63	86.84	3206	=HYPERLINK("https://www.ncbi.nlm.nih.gov/nucleotide/MZ964667.1?report=genbank&log$=nucltop&blast_rank=67&RID=2A2RPRX4013","MZ964667.1")
Equus caballus MHC class I antigen (Eqca-1) gene, Eqca-1*013:01 allele, exons 2 and 3 and partial cds	Equus caballus	255	255	98%	3e-63	87.22	771	=HYPERLINK("https://www.ncbi.nlm.nih.gov/nucleotide/ON863466.1?report=genbank&log$=nucltop&blast_rank=68&RID=2A2RPRX4013","ON863466.1")
Panthera tigris MHC class I antigen (Pati-MHCI) gene, Pati-MHCI*28 allele, exon 2 and partial cds	Panthera tigris	255	255	100%	3e-63	86.84	258	=HYPERLINK("https://www.ncbi.nlm.nih.gov/nucleotide/MT258464.1?report=genbank&log$=nucltop&blast_rank=69&RID=2A2RPRX4013","MT258464.1")
Panthera tigris MHC class I antigen (Pati-MHCI) gene, Pati-MHCI*21 allele, exon 2 and partial cds	Panthera tigris	255	255	100%	3e-63	86.84	258	=HYPERLINK("https://www.ncbi.nlm.nih.gov/nucleotide/MT258457.1?report=genbank&log$=nucltop&blast_rank=70&RID=2A2RPRX4013","MT258457.1")
Callithrix jacchus MHC class I antigen (Caja-G) mRNA, Caja-G*a24 allele, partial cds	Callithrix jacchus	255	255	100%	3e-63	86.90	1086	=HYPERLINK("https://www.ncbi.nlm.nih.gov/nucleotide/KF706349.1?report=genbank&log$=nucltop&blast_rank=71&RID=2A2RPRX4013","KF706349.1")
Felis catus MHC class I antigen (FLAI-K) mRNA, FLAI-K*00302 allele, complete cds	Felis catus	255	255	100%	3e-63	86.84	1246	=HYPERLINK("https://www.ncbi.nlm.nih.gov/nucleotide/KC763058.1?report=genbank&log$=nucltop&blast_rank=72&RID=2A2RPRX4013","KC763058.1")
Felis catus MHC class I antigen (FLAI-K) gene, FLAI-K-FLA-K*00302 allele, exons 1 through 4 and partial cds	Felis catus	255	255	100%	3e-63	86.84	1908	=HYPERLINK("https://www.ncbi.nlm.nih.gov/nucleotide/KC763069.1?report=genbank&log$=nucltop&blast_rank=73&RID=2A2RPRX4013","KC763069.1")
Felis catus MHC class I antigen (FLAI-E) gene, FLAI-E*01201 allele, exons 2, 3 and partial cds	Felis catus	255	255	100%	3e-63	86.84	745	=HYPERLINK("https://www.ncbi.nlm.nih.gov/nucleotide/KC763022.1?report=genbank&log$=nucltop&blast_rank=74&RID=2A2RPRX4013","KC763022.1")
Felis catus MHC class I antigen (FLAI-K) gene, FLAI-K*00302 allele, exons 2, 3 and partial cds	Felis catus	255	255	100%	3e-63	86.84	745	=HYPERLINK("https://www.ncbi.nlm.nih.gov/nucleotide/KC763038.1?report=genbank&log$=nucltop&blast_rank=75&RID=2A2RPRX4013","KC763038.1")
Callithrix jacchus partial mRNA for MHC class I antigen (Caja-G gene), allele Caja-G*11:03	Callithrix jacchus	255	255	100%	3e-63	86.90	1095	=HYPERLINK("https://www.ncbi.nlm.nih.gov/nucleotide/HE805621.2?report=genbank&log$=nucltop&blast_rank=76&RID=2A2RPRX4013","HE805621.2")
Callithrix jacchus partial mRNA for MHC class I antigen (Caja-G gene), allele Caja-G*14:02	Callithrix jacchus	255	255	100%	3e-63	86.90	1095	=HYPERLINK("https://www.ncbi.nlm.nih.gov/nucleotide/HE805619.2?report=genbank&log$=nucltop&blast_rank=77&RID=2A2RPRX4013","HE805619.2")
Callithrix jacchus partial mRNA for MHC class I antigen (Caja-G gene), allele Caja-G*10:03:01	Callithrix jacchus	255	255	100%	3e-63	86.90	1090	=HYPERLINK("https://www.ncbi.nlm.nih.gov/nucleotide/HE805607.2?report=genbank&log$=nucltop&blast_rank=78&RID=2A2RPRX4013","HE805607.2")
PREDICTED: Ursus maritimus DLA class I histocompatibility antigen, A9/A9 alpha chain-like (LOC121104340), mRNA	Ursus maritimus	255	255	98%	3e-63	87.11	1486	=HYPERLINK("https://www.ncbi.nlm.nih.gov/nucleotide/XM_040637049.1?report=genbank&log$=nucltop&blast_rank=79&RID=2A2RPRX4013","XM_040637049.1")
Callithrix jacchus isolate IA6-11 MHC class I antigen mRNA, complete cds	Callithrix jacchus	255	255	100%	3e-63	86.90	1095	=HYPERLINK("https://www.ncbi.nlm.nih.gov/nucleotide/KC510683.1?report=genbank&log$=nucltop&blast_rank=80&RID=2A2RPRX4013","KC510683.1")
Callithrix jacchus partial mRNA for MHC class I antigen (Caja-G gene), allele Caja-G*14:01	Callithrix jacchus	255	255	100%	3e-63	86.90	1095	=HYPERLINK("https://www.ncbi.nlm.nih.gov/nucleotide/HE805601.2?report=genbank&log$=nucltop&blast_rank=81&RID=2A2RPRX4013","HE805601.2")
Callithrix jacchus partial mRNA for MHC class I antigen (Caja-G gene), allele Caja-G*11:02	Callithrix jacchus	255	255	100%	3e-63	86.90	1095	=HYPERLINK("https://www.ncbi.nlm.nih.gov/nucleotide/HE805612.2?report=genbank&log$=nucltop&blast_rank=82&RID=2A2RPRX4013","HE805612.2")
Callithrix jacchus partial Caja-G gene for MHC class I antigen, allele Caja-G*11:02, exons 1-7	Callithrix jacchus	255	255	100%	3e-63	86.90	2755	=HYPERLINK("https://www.ncbi.nlm.nih.gov/nucleotide/HE858588.1?report=genbank&log$=nucltop&blast_rank=83&RID=2A2RPRX4013","HE858588.1")
Callithrix jacchus partial Caja-G gene for MHC class I antigen, allele Caja-G*14:01, exons 1-7	Callithrix jacchus	255	255	100%	3e-63	86.90	2751	=HYPERLINK("https://www.ncbi.nlm.nih.gov/nucleotide/HE858584.1?report=genbank&log$=nucltop&blast_rank=84&RID=2A2RPRX4013","HE858584.1")
Callithrix jacchus MHC class I antigen (Caja-G) mRNA, Caja-G*a06 allele, partial cds	Callithrix jacchus	255	255	100%	3e-63	86.90	1086	=HYPERLINK("https://www.ncbi.nlm.nih.gov/nucleotide/JX826615.1?report=genbank&log$=nucltop&blast_rank=85&RID=2A2RPRX4013","JX826615.1")
Callithrix jacchus MHC class I antigen (Caja-G) mRNA, Caja-G*a09 allele, partial cds	Callithrix jacchus	255	255	100%	3e-63	86.90	1086	=HYPERLINK("https://www.ncbi.nlm.nih.gov/nucleotide/JX826612.1?report=genbank&log$=nucltop&blast_rank=86&RID=2A2RPRX4013","JX826612.1")
Felis catus MHC class I antigen (FLAI-K) mRNA, FLAI-K-FLA-K*003:02 allele, complete cds	Felis catus	255	255	100%	3e-63	86.84	1250	=HYPERLINK("https://www.ncbi.nlm.nih.gov/nucleotide/MN810564.1?report=genbank&log$=nucltop&blast_rank=87&RID=2A2RPRX4013","MN810564.1")
Equus asinus MHC class I antigen (Eqas-N) mRNA, Eqas-N*00301 allele, partial cds	Equus asinus	255	255	98%	3e-63	87.22	1051	=HYPERLINK("https://www.ncbi.nlm.nih.gov/nucleotide/HM053582.1?report=genbank&log$=nucltop&blast_rank=88&RID=2A2RPRX4013","HM053582.1")
Felis catus clone A*n01 MHC class I antigen alpha chain (FLA-I) mRNA, complete cds	Felis catus	255	255	100%	3e-63	86.84	1089	=HYPERLINK("https://www.ncbi.nlm.nih.gov/nucleotide/EU915355.1?report=genbank&log$=nucltop&blast_rank=89&RID=2A2RPRX4013","EU915355.1")
Aotus vociferans MHC class I antigen (Aovo-G) mRNA, Aovo-G*20105 allele, partial cds	Aotus vociferans	255	255	100%	3e-63	86.96	534	=HYPERLINK("https://www.ncbi.nlm.nih.gov/nucleotide/AY114531.1?report=genbank&log$=nucltop&blast_rank=90&RID=2A2RPRX4013","AY114531.1")
Aotus nancymaae clone Aona-g30201 MHC class I antigen mRNA, partial cds	Aotus nancymaae	255	255	100%	3e-63	86.96	1068	=HYPERLINK("https://www.ncbi.nlm.nih.gov/nucleotide/AY659844.1?report=genbank&log$=nucltop&blast_rank=91&RID=2A2RPRX4013","AY659844.1")
Aotus nancymaae clone Aona-g20105 MHC class I antigen mRNA, partial cds	Aotus nancymaae	255	255	100%	3e-63	86.96	1074	=HYPERLINK("https://www.ncbi.nlm.nih.gov/nucleotide/AY659843.1?report=genbank&log$=nucltop&blast_rank=92&RID=2A2RPRX4013","AY659843.1")
Saguinus fuscicollis MHC class I (Safu-G*03) mRNA, partial cds	Leontocebus fuscicollis	255	255	98%	3e-63	87.22	1074	=HYPERLINK("https://www.ncbi.nlm.nih.gov/nucleotide/U59635.1?report=genbank&log$=nucltop&blast_rank=93&RID=2A2RPRX4013","U59635.1")
Lynx rufus MHC class I antigen (Lyru-MHCI) gene, Lyru-MHCI*7 allele, exon 2 and partial cds	Lynx rufus	252	252	96%	4e-62	87.33	229	=HYPERLINK("https://www.ncbi.nlm.nih.gov/nucleotide/KY769342.1?report=genbank&log$=nucltop&blast_rank=94&RID=2A2RPRX4013","KY769342.1")
PREDICTED: Balaenoptera ricei BOLA class I histocompatibility antigen, alpha chain BL3-7-like (LOC132374542), mRNA	Balaenoptera ricei	252	252	99%	4e-62	86.78	2124	=HYPERLINK("https://www.ncbi.nlm.nih.gov/nucleotide/XM_059938324.1?report=genbank&log$=nucltop&blast_rank=95&RID=2A2RPRX4013","XM_059938324.1")
PREDICTED: Diceros bicornis minor saoe class I histocompatibility antigen, A alpha chain-like (LOC131413874), mRNA	Diceros bicornis minor	250	250	100%	1e-61	86.52	1541	=HYPERLINK("https://www.ncbi.nlm.nih.gov/nucleotide/XM_058554833.1?report=genbank&log$=nucltop&blast_rank=96&RID=2A2RPRX4013","XM_058554833.1")
Felis catus MHC class I antigen (FLAI-E) gene, FLAI-E-FLA-E*029:01:01:03 allele, complete cds	Felis catus	250	250	100%	1e-61	86.40	3248	=HYPERLINK("https://www.ncbi.nlm.nih.gov/nucleotide/MZ964715.1?report=genbank&log$=nucltop&blast_rank=97&RID=2A2RPRX4013","MZ964715.1")
Felis catus MHC class I antigen (FLAI-E) gene, FLAI-E-FLA-E*029:01:01:02 allele, complete cds	Felis catus	250	250	100%	1e-61	86.40	3256	=HYPERLINK("https://www.ncbi.nlm.nih.gov/nucleotide/MZ964714.1?report=genbank&log$=nucltop&blast_rank=98&RID=2A2RPRX4013","MZ964714.1")
Felis catus MHC class I antigen (FLAI-E) gene, FLAI-E-FLA-E*034:01:01:02 allele, complete cds	Felis catus	250	250	100%	1e-61	86.40	3247	=HYPERLINK("https://www.ncbi.nlm.nih.gov/nucleotide/MZ964684.1?report=genbank&log$=nucltop&blast_rank=99&RID=2A2RPRX4013","MZ964684.1")
Felis catus MHC class I antigen (FLAI-E) gene, FLAI-E-FLA-E*034:01:01:01 allele, complete cds	Felis catus	250	250	100%	1e-61	86.40	3248	=HYPERLINK("https://www.ncbi.nlm.nih.gov/nucleotide/MZ964683.1?report=genbank&log$=nucltop&blast_rank=100&RID=2A2RPRX4013","MZ964683.1")
