## Supplementary material for "Characterization of both major histocompatibility complex classes in a wild social mammal: the banded mongoose": Blast results - MHCI exon 2: 2A2RPRX4013-Alignment-Descriptions Query 19 - Mumu class I-2_30 Ps.csv

Description	Scientific Name	Max Score	Total Score	Query Cover	E value	Per. ident	Acc. Len	Accession
Panthera pardus MHC class I antigen (Papa_MHCI) gene, Papa_MHCI*06 allele, partial cds	Panthera pardus	291	291	96%	8e-74	90.45	229	=HYPERLINK("https://www.ncbi.nlm.nih.gov/nucleotide/HQ318110.1?report=genbank&log$=nucltop&blast_rank=1&RID=2A2RPRX4013","HQ318110.1")
Panthera pardus fusca clone W4.1 MHC class I antigen (Papa MHCI) gene, partial cds	Panthera pardus fusca	274	274	96%	8e-69	89.09	229	=HYPERLINK("https://www.ncbi.nlm.nih.gov/nucleotide/KT781750.1?report=genbank&log$=nucltop&blast_rank=2&RID=2A2RPRX4013","KT781750.1")
Equus caballus MHC class I antigen (Eqca-1) gene, Eqca-1-Eqca-022:01 allele, exons 2 and 3 and partial cds	Equus caballus	272	272	100%	3e-68	88.16	771	=HYPERLINK("https://www.ncbi.nlm.nih.gov/nucleotide/ON863435.1?report=genbank&log$=nucltop&blast_rank=3&RID=2A2RPRX4013","ON863435.1")
Panthera tigris MHC class I antigen (Pati-MHCI) gene, Pati-MHCI*16 allele, exon 2 and partial cds	Panthera tigris	272	272	100%	3e-68	88.16	258	=HYPERLINK("https://www.ncbi.nlm.nih.gov/nucleotide/MT258452.1?report=genbank&log$=nucltop&blast_rank=4&RID=2A2RPRX4013","MT258452.1")
Panthera pardus fusca clone W4.5 MHC class I antigen (Papa MHCI) gene, partial cds	Panthera pardus fusca	268	268	96%	4e-67	88.64	229	=HYPERLINK("https://www.ncbi.nlm.nih.gov/nucleotide/KT781754.1?report=genbank&log$=nucltop&blast_rank=5&RID=2A2RPRX4013","KT781754.1")
Panthera pardus fusca clone W4.4 MHC class I antigen (Papa MHCI) gene, partial cds	Panthera pardus fusca	268	268	96%	4e-67	88.64	229	=HYPERLINK("https://www.ncbi.nlm.nih.gov/nucleotide/KT781753.1?report=genbank&log$=nucltop&blast_rank=6&RID=2A2RPRX4013","KT781753.1")
Panthera pardus fusca clone W4.2 MHC class I antigen (Papa MHCI) gene, partial cds	Panthera pardus fusca	268	268	96%	4e-67	88.64	229	=HYPERLINK("https://www.ncbi.nlm.nih.gov/nucleotide/KT781751.1?report=genbank&log$=nucltop&blast_rank=7&RID=2A2RPRX4013","KT781751.1")
PREDICTED: Prionailurus bengalensis class I histocompatibility antigen, Gogo-B*0103 alpha chain-like (LOC122489348), transcript variant X11, mRNA	Prionailurus bengalensis	267	267	100%	1e-66	87.72	1409	=HYPERLINK("https://www.ncbi.nlm.nih.gov/nucleotide/XM_043591067.1?report=genbank&log$=nucltop&blast_rank=8&RID=2A2RPRX4013","XM_043591067.1")
PREDICTED: Prionailurus bengalensis class I histocompatibility antigen, Gogo-B*0103 alpha chain-like (LOC122489348), transcript variant X10, mRNA	Prionailurus bengalensis	267	267	100%	1e-66	87.72	1428	=HYPERLINK("https://www.ncbi.nlm.nih.gov/nucleotide/XM_043591065.1?report=genbank&log$=nucltop&blast_rank=9&RID=2A2RPRX4013","XM_043591065.1")
PREDICTED: Prionailurus bengalensis class I histocompatibility antigen, Gogo-B*0103 alpha chain-like (LOC122489348), transcript variant X5, mRNA	Prionailurus bengalensis	267	267	100%	1e-66	87.72	1515	=HYPERLINK("https://www.ncbi.nlm.nih.gov/nucleotide/XM_043591060.1?report=genbank&log$=nucltop&blast_rank=10&RID=2A2RPRX4013","XM_043591060.1")
Panthera pardus fusca clone W4.3 MHC class I antigen (Papa MHCI) gene, partial cds	Panthera pardus fusca	263	263	96%	2e-65	88.18	229	=HYPERLINK("https://www.ncbi.nlm.nih.gov/nucleotide/KT781752.1?report=genbank&log$=nucltop&blast_rank=11&RID=2A2RPRX4013","KT781752.1")
PREDICTED: Panthera pardus DLA class I histocompatibility antigen, A9/A9 alpha chain-like (LOC109261320), transcript variant X6, mRNA	Panthera pardus	261	261	100%	6e-65	87.34	1287	=HYPERLINK("https://www.ncbi.nlm.nih.gov/nucleotide/XM_053905275.1?report=genbank&log$=nucltop&blast_rank=12&RID=2A2RPRX4013","XM_053905275.1")
PREDICTED: Panthera pardus DLA class I histocompatibility antigen, A9/A9 alpha chain-like (LOC109261320), transcript variant X5, mRNA	Panthera pardus	261	261	100%	6e-65	87.34	1155	=HYPERLINK("https://www.ncbi.nlm.nih.gov/nucleotide/XM_053905274.1?report=genbank&log$=nucltop&blast_rank=13&RID=2A2RPRX4013","XM_053905274.1")
PREDICTED: Panthera pardus DLA class I histocompatibility antigen, A9/A9 alpha chain-like (LOC109261320), transcript variant X4, mRNA	Panthera pardus	261	261	100%	6e-65	87.34	1521	=HYPERLINK("https://www.ncbi.nlm.nih.gov/nucleotide/XM_053905273.1?report=genbank&log$=nucltop&blast_rank=14&RID=2A2RPRX4013","XM_053905273.1")
PREDICTED: Panthera pardus DLA class I histocompatibility antigen, A9/A9 alpha chain-like (LOC109261320), transcript variant X3, mRNA	Panthera pardus	261	261	100%	6e-65	87.34	1512	=HYPERLINK("https://www.ncbi.nlm.nih.gov/nucleotide/XM_053905272.1?report=genbank&log$=nucltop&blast_rank=15&RID=2A2RPRX4013","XM_053905272.1")
PREDICTED: Panthera pardus DLA class I histocompatibility antigen, A9/A9 alpha chain-like (LOC109261320), transcript variant X2, mRNA	Panthera pardus	261	261	100%	6e-65	87.34	1521	=HYPERLINK("https://www.ncbi.nlm.nih.gov/nucleotide/XM_053905271.1?report=genbank&log$=nucltop&blast_rank=16&RID=2A2RPRX4013","XM_053905271.1")
PREDICTED: Propithecus coquereli HLA class I histocompatibility antigen, alpha chain G-like (LOC105817284), misc_RNA	Propithecus coquereli	261	261	100%	6e-65	87.39	1779	=HYPERLINK("https://www.ncbi.nlm.nih.gov/nucleotide/XR_001137834.1?report=genbank&log$=nucltop&blast_rank=17&RID=2A2RPRX4013","XR_001137834.1")
PREDICTED: Saimiri boliviensis boliviensis saoe class I histocompatibility antigen, A alpha chain-like (LOC101045785), mRNA	Saimiri boliviensis boliviensis	261	261	98%	6e-65	87.61	1531	=HYPERLINK("https://www.ncbi.nlm.nih.gov/nucleotide/XM_039462567.1?report=genbank&log$=nucltop&blast_rank=18&RID=2A2RPRX4013","XM_039462567.1")
Leopardus pardalis clone LPAI69I major histocompatibility complex class I antigen (FLA-I) mRNA, partial cds	Leopardus pardalis	261	261	100%	6e-65	87.34	1038	=HYPERLINK("https://www.ncbi.nlm.nih.gov/nucleotide/U07675.1?report=genbank&log$=nucltop&blast_rank=19&RID=2A2RPRX4013","U07675.1")
PREDICTED: Balaenoptera acutorostrata BOLA class I histocompatibility antigen, alpha chain BL3-6-like (LOC130709019), transcript variant X3, mRNA	Balaenoptera acutorostrata	259	259	98%	2e-64	87.50	1371	=HYPERLINK("https://www.ncbi.nlm.nih.gov/nucleotide/XM_057554378.1?report=genbank&log$=nucltop&blast_rank=20&RID=2A2RPRX4013","XM_057554378.1")
PREDICTED: Balaenoptera acutorostrata BOLA class I histocompatibility antigen, alpha chain BL3-6-like (LOC130709019), transcript variant X2, mRNA	Balaenoptera acutorostrata	259	259	98%	2e-64	87.50	1481	=HYPERLINK("https://www.ncbi.nlm.nih.gov/nucleotide/XM_057554377.1?report=genbank&log$=nucltop&blast_rank=21&RID=2A2RPRX4013","XM_057554377.1")
PREDICTED: Balaenoptera acutorostrata BOLA class I histocompatibility antigen, alpha chain BL3-6-like (LOC130709019), transcript variant X1, mRNA	Balaenoptera acutorostrata	259	259	98%	2e-64	87.50	1259	=HYPERLINK("https://www.ncbi.nlm.nih.gov/nucleotide/XM_057554376.1?report=genbank&log$=nucltop&blast_rank=22&RID=2A2RPRX4013","XM_057554376.1")
Felis catus isolate JI5-0-231 MHC class I antigen (FLAI-H) gene, FLAI-H-FLA-H*004:01:01:01 allele, complete cds	Felis catus	255	255	100%	3e-63	86.90	3295	=HYPERLINK("https://www.ncbi.nlm.nih.gov/nucleotide/MK644241.1?report=genbank&log$=nucltop&blast_rank=23&RID=2A2RPRX4013","MK644241.1")
Callithrix jacchus mRNA for MHC class I protein (Caja-G gene), isolate ergo, osinth, allele Caja-G*11:01:02	Callithrix jacchus	255	255	100%	3e-63	86.90	1095	=HYPERLINK("https://www.ncbi.nlm.nih.gov/nucleotide/LT992519.1?report=genbank&log$=nucltop&blast_rank=24&RID=2A2RPRX4013","LT992519.1")
Ovis aries partial mRNA for MHC class I molecule (Class I MHC Ovar-N* gene), allele 27:01	Ovis aries	255	255	100%	3e-63	86.84	1062	=HYPERLINK("https://www.ncbi.nlm.nih.gov/nucleotide/LT984576.1?report=genbank&log$=nucltop&blast_rank=25&RID=2A2RPRX4013","LT984576.1")
Callithrix jacchus partial mRNA for MHC class I protein (Caja-G gene), isolate M13024, allele Caja-G*11:05	Callithrix jacchus	255	255	100%	3e-63	86.90	590	=HYPERLINK("https://www.ncbi.nlm.nih.gov/nucleotide/LN994534.1?report=genbank&log$=nucltop&blast_rank=26&RID=2A2RPRX4013","LN994534.1")
PREDICTED: Callithrix jacchus saoe class I histocompatibility antigen, A alpha chain (LOC118151094), mRNA	Callithrix jacchus	255	255	100%	3e-63	86.90	2149	=HYPERLINK("https://www.ncbi.nlm.nih.gov/nucleotide/XM_035290239.2?report=genbank&log$=nucltop&blast_rank=27&RID=2A2RPRX4013","XM_035290239.2")
Felis catus MHC class I antigen (FLAI-H) gene, FLAI-H-FLA-H*004:01:02:01 allele, complete cds	Felis catus	255	255	100%	3e-63	86.90	3235	=HYPERLINK("https://www.ncbi.nlm.nih.gov/nucleotide/OK265074.1?report=genbank&log$=nucltop&blast_rank=28&RID=2A2RPRX4013","OK265074.1")
Felis catus MHC class I antigen (FLAI-H) gene, FLAI-H-FLA-H*004:01:01:06 allele, complete cds	Felis catus	255	255	100%	3e-63	86.90	3235	=HYPERLINK("https://www.ncbi.nlm.nih.gov/nucleotide/OK265073.1?report=genbank&log$=nucltop&blast_rank=29&RID=2A2RPRX4013","OK265073.1")
Felis catus MHC class I antigen (FLAI-H) gene, FLAI-H-FLA-H*004:01:01:05 allele, complete cds	Felis catus	255	255	100%	3e-63	86.90	3236	=HYPERLINK("https://www.ncbi.nlm.nih.gov/nucleotide/OK265072.1?report=genbank&log$=nucltop&blast_rank=30&RID=2A2RPRX4013","OK265072.1")
Felis catus MHC class I antigen (FLAI-H) gene, FLAI-H-FLA-H*004:01:01:04 allele, complete cds	Felis catus	255	255	100%	3e-63	86.90	3285	=HYPERLINK("https://www.ncbi.nlm.nih.gov/nucleotide/OK265071.1?report=genbank&log$=nucltop&blast_rank=31&RID=2A2RPRX4013","OK265071.1")
Felis catus MHC class I antigen (FLAI-H) gene, FLAI-H-FLA-H*004:01:01:03 allele, complete cds	Felis catus	255	255	100%	3e-63	86.90	3285	=HYPERLINK("https://www.ncbi.nlm.nih.gov/nucleotide/OK265070.1?report=genbank&log$=nucltop&blast_rank=32&RID=2A2RPRX4013","OK265070.1")
Felis catus MHC class I antigen (FLAI-H) gene, FLAI-H-FLA-H*004:01:01:02 allele, complete cds	Felis catus	255	255	100%	3e-63	86.90	3290	=HYPERLINK("https://www.ncbi.nlm.nih.gov/nucleotide/OK265069.1?report=genbank&log$=nucltop&blast_rank=33&RID=2A2RPRX4013","OK265069.1")
Felis catus MHC class I antigen (FLAI-H) gene, FLAI-H-FLA-H*006:01:01:01 allele, complete cds	Felis catus	255	255	100%	3e-63	86.90	3293	=HYPERLINK("https://www.ncbi.nlm.nih.gov/nucleotide/OK265051.1?report=genbank&log$=nucltop&blast_rank=34&RID=2A2RPRX4013","OK265051.1")
Equus caballus MHC class I antigen (Eqca-1) gene, Eqca-1*011:04 allele, exons 2 and 3 and partial cds	Equus caballus	255	255	100%	3e-63	86.84	771	=HYPERLINK("https://www.ncbi.nlm.nih.gov/nucleotide/ON863453.1?report=genbank&log$=nucltop&blast_rank=35&RID=2A2RPRX4013","ON863453.1")
Equus caballus MHC class I antigen (Eqca-1) gene, Eqca-1*010:02 allele, exons 2 and 3 and partial cds	Equus caballus	255	255	100%	3e-63	86.90	771	=HYPERLINK("https://www.ncbi.nlm.nih.gov/nucleotide/ON863451.1?report=genbank&log$=nucltop&blast_rank=36&RID=2A2RPRX4013","ON863451.1")
Equus caballus MHC class I antigen (Eqca-1) gene, Eqca-1*011:02 allele, exons 2 and 3 and partial cds	Equus caballus	255	255	100%	3e-63	86.84	771	=HYPERLINK("https://www.ncbi.nlm.nih.gov/nucleotide/ON863446.1?report=genbank&log$=nucltop&blast_rank=37&RID=2A2RPRX4013","ON863446.1")
Equus caballus MHC class I antigen (Eqca-1) gene, Eqca-1*011:03 allele, exons 2 and 3 and partial cds	Equus caballus	255	255	100%	3e-63	86.84	771	=HYPERLINK("https://www.ncbi.nlm.nih.gov/nucleotide/ON863445.1?report=genbank&log$=nucltop&blast_rank=38&RID=2A2RPRX4013","ON863445.1")
Equus caballus MHC class I antigen (Eqca-1) gene, Eqca-1*011:01 allele, exons 2 and 3 and partial cds	Equus caballus	255	255	100%	3e-63	86.84	771	=HYPERLINK("https://www.ncbi.nlm.nih.gov/nucleotide/ON863431.1?report=genbank&log$=nucltop&blast_rank=39&RID=2A2RPRX4013","ON863431.1")
PREDICTED: Felis catus saoe class I histocompatibility antigen, A alpha chain-like (FLAI-K), transcript variant X4, mRNA	Felis catus	255	255	100%	3e-63	86.90	1551	=HYPERLINK("https://www.ncbi.nlm.nih.gov/nucleotide/XM_045056988.1?report=genbank&log$=nucltop&blast_rank=40&RID=2A2RPRX4013","XM_045056988.1")
Ailuropoda melanoleuca MHC class I antigen (Aime-I) gene, Aime-I*05 allele, exons 2, 3 and partial cds	Ailuropoda melanoleuca	255	255	100%	3e-63	86.84	731	=HYPERLINK("https://www.ncbi.nlm.nih.gov/nucleotide/JX987014.1?report=genbank&log$=nucltop&blast_rank=41&RID=2A2RPRX4013","JX987014.1")
Ailuropoda melanoleuca MHC class I antigen (Aime-I) gene, Aime-I*04 allele, exons 2, 3 and partial cds	Ailuropoda melanoleuca	255	255	100%	3e-63	86.84	738	=HYPERLINK("https://www.ncbi.nlm.nih.gov/nucleotide/JX987013.1?report=genbank&log$=nucltop&blast_rank=42&RID=2A2RPRX4013","JX987013.1")
Ailuropoda melanoleuca MHC class I antigen (Aime-I) gene, Aime-I*01 allele, exons 2, 3 and partial cds	Ailuropoda melanoleuca	255	255	100%	3e-63	86.84	731	=HYPERLINK("https://www.ncbi.nlm.nih.gov/nucleotide/JX987010.1?report=genbank&log$=nucltop&blast_rank=43&RID=2A2RPRX4013","JX987010.1")
Felis catus MHC class I antigen (FLAI-H) gene, FLAI-H*00701 allele, exons 2, 3 and partial cds	Felis catus	255	255	100%	3e-63	86.90	750	=HYPERLINK("https://www.ncbi.nlm.nih.gov/nucleotide/KC763033.1?report=genbank&log$=nucltop&blast_rank=44&RID=2A2RPRX4013","KC763033.1")
Felis catus MHC class I antigen (FLAI-H) gene, FLAI-H*00401 allele, exons 2, 3 and partial cds	Felis catus	255	255	100%	3e-63	86.90	750	=HYPERLINK("https://www.ncbi.nlm.nih.gov/nucleotide/KC763032.1?report=genbank&log$=nucltop&blast_rank=45&RID=2A2RPRX4013","KC763032.1")
Felis catus MHC class I antigen (FLAI-H) gene, FLAI-H*00601 allele, exons 2, 3 and partial cds	Felis catus	255	255	100%	3e-63	86.90	750	=HYPERLINK("https://www.ncbi.nlm.nih.gov/nucleotide/KC763031.1?report=genbank&log$=nucltop&blast_rank=46&RID=2A2RPRX4013","KC763031.1")
Callithrix jacchus partial mRNA for MHC class I antigen (Caja-G gene), allele Caja-G*11:01:02	Callithrix jacchus	255	255	100%	3e-63	86.90	1090	=HYPERLINK("https://www.ncbi.nlm.nih.gov/nucleotide/HE805597.2?report=genbank&log$=nucltop&blast_rank=47&RID=2A2RPRX4013","HE805597.2")
Callithrix jacchus partial mRNA for MHC class I antigen (Caja-G gene), allele Caja-G*11:03	Callithrix jacchus	255	255	100%	3e-63	86.90	1095	=HYPERLINK("https://www.ncbi.nlm.nih.gov/nucleotide/HE805621.2?report=genbank&log$=nucltop&blast_rank=48&RID=2A2RPRX4013","HE805621.2")
Callithrix jacchus partial mRNA for MHC class I antigen (Caja-G gene), allele Caja-G*11:02	Callithrix jacchus	255	255	100%	3e-63	86.90	1095	=HYPERLINK("https://www.ncbi.nlm.nih.gov/nucleotide/HE805612.2?report=genbank&log$=nucltop&blast_rank=49&RID=2A2RPRX4013","HE805612.2")
Callithrix jacchus partial Caja-G gene for MHC class I antigen, allele Caja-G*11:02, exons 1-7	Callithrix jacchus	255	255	100%	3e-63	86.90	2755	=HYPERLINK("https://www.ncbi.nlm.nih.gov/nucleotide/HE858588.1?report=genbank&log$=nucltop&blast_rank=50&RID=2A2RPRX4013","HE858588.1")
Callithrix jacchus partial Caja-G gene for MHC class I antigen, allele Caja-G*11:01:02, exons 1-7	Callithrix jacchus	255	255	100%	3e-63	86.90	2755	=HYPERLINK("https://www.ncbi.nlm.nih.gov/nucleotide/HE858587.1?report=genbank&log$=nucltop&blast_rank=51&RID=2A2RPRX4013","HE858587.1")
Meles meles MHC class I antigen (Meme-MHCI) mRNA, Meme-MHCI*01 allele, partial cds	Meles meles	255	255	100%	3e-63	86.84	543	=HYPERLINK("https://www.ncbi.nlm.nih.gov/nucleotide/JQ425427.1?report=genbank&log$=nucltop&blast_rank=52&RID=2A2RPRX4013","JQ425427.1")
Felis catus MHC class I antigen (FLAI-H) mRNA, FLAI-H-FLA-H*004:01 allele, complete cds	Felis catus	255	255	100%	3e-63	86.90	1246	=HYPERLINK("https://www.ncbi.nlm.nih.gov/nucleotide/MN810566.1?report=genbank&log$=nucltop&blast_rank=53&RID=2A2RPRX4013","MN810566.1")
Propithecus verreauxi coquereli gene for MHC class I antigen, partial cds, allele: Prvc-W39*02	Propithecus coquereli	255	255	100%	3e-63	87.01	704	=HYPERLINK("https://www.ncbi.nlm.nih.gov/nucleotide/AB098466.1?report=genbank&log$=nucltop&blast_rank=54&RID=2A2RPRX4013","AB098466.1")
Propithecus verreauxi coquereli gene for MHC class I antigen, partial cds, allele: Prvc-W39*01	Propithecus coquereli	255	255	100%	3e-63	87.01	717	=HYPERLINK("https://www.ncbi.nlm.nih.gov/nucleotide/AB098465.1?report=genbank&log$=nucltop&blast_rank=55&RID=2A2RPRX4013","AB098465.1")
Propithecus verreauxi coquereli gene for MHC class I antigen, partial cds, allele: Prvc-W40*01	Propithecus coquereli	255	255	100%	3e-63	87.01	717	=HYPERLINK("https://www.ncbi.nlm.nih.gov/nucleotide/AB098464.1?report=genbank&log$=nucltop&blast_rank=56&RID=2A2RPRX4013","AB098464.1")
Lemur catta gene for MHC class I antigen, partial cds, allele: Leca-W06*04	Lemur catta	255	255	100%	3e-63	86.84	734	=HYPERLINK("https://www.ncbi.nlm.nih.gov/nucleotide/AB098436.1?report=genbank&log$=nucltop&blast_rank=57&RID=2A2RPRX4013","AB098436.1")
Callithrix jacchus partial mRNA for MHC class I antigen (Caja-G gene), allele Caja-G*11:01:01	Callithrix jacchus	255	255	100%	3e-63	86.90	1071	=HYPERLINK("https://www.ncbi.nlm.nih.gov/nucleotide/HE805596.1?report=genbank&log$=nucltop&blast_rank=58&RID=2A2RPRX4013","HE805596.1")
Callithrix jacchus partial mRNA for MHC class I protein (Caja-G gene), isolate M06024, allele Caja-G*11:04	Callithrix jacchus	254	254	98%	1e-62	87.11	591	=HYPERLINK("https://www.ncbi.nlm.nih.gov/nucleotide/LN994533.1?report=genbank&log$=nucltop&blast_rank=59&RID=2A2RPRX4013","LN994533.1")
Panthera pardus fusca clone W5.4 MHC class I antigen (Papa MHCI) gene, partial cds	Panthera pardus fusca	252	252	96%	4e-62	87.33	229	=HYPERLINK("https://www.ncbi.nlm.nih.gov/nucleotide/KT781758.1?report=genbank&log$=nucltop&blast_rank=60&RID=2A2RPRX4013","KT781758.1")
PREDICTED: Balaenoptera ricei BOLA class I histocompatibility antigen, alpha chain BL3-7-like (LOC132374542), mRNA	Balaenoptera ricei	252	252	99%	4e-62	86.78	2124	=HYPERLINK("https://www.ncbi.nlm.nih.gov/nucleotide/XM_059938324.1?report=genbank&log$=nucltop&blast_rank=61&RID=2A2RPRX4013","XM_059938324.1")
Felis catus isolate IH5-1-206 MHC class I antigen (FLAI-H) gene, FLAI-H-FLA-H*008:01:01:01 allele, complete cds	Felis catus	250	250	100%	1e-61	86.46	3298	=HYPERLINK("https://www.ncbi.nlm.nih.gov/nucleotide/MK644239.1?report=genbank&log$=nucltop&blast_rank=62&RID=2A2RPRX4013","MK644239.1")
Felis catus isolate DN5-0-55 MHC class I antigen (FLAI-H) gene, FLAI-H-FLA-H*008:01:01:02 allele, complete cds	Felis catus	250	250	100%	1e-61	86.46	3294	=HYPERLINK("https://www.ncbi.nlm.nih.gov/nucleotide/MK644235.1?report=genbank&log$=nucltop&blast_rank=63&RID=2A2RPRX4013","MK644235.1")
Panthera pardus fusca clone C5.2 MHC class I antigen (Papa MHCI) gene, partial cds	Panthera pardus fusca	250	250	86%	1e-61	89.39	229	=HYPERLINK("https://www.ncbi.nlm.nih.gov/nucleotide/KT781728.1?report=genbank&log$=nucltop&blast_rank=64&RID=2A2RPRX4013","KT781728.1")
Panthera pardus fusca clone C4.8 MHC class I antigen (Papa MHCI) gene, partial cds	Panthera pardus fusca	250	250	86%	1e-61	89.39	229	=HYPERLINK("https://www.ncbi.nlm.nih.gov/nucleotide/KT781724.1?report=genbank&log$=nucltop&blast_rank=65&RID=2A2RPRX4013","KT781724.1")
Panthera pardus fusca clone C4.5 MHC class I antigen (Papa MHCI) gene, partial cds	Panthera pardus fusca	250	250	86%	1e-61	89.39	229	=HYPERLINK("https://www.ncbi.nlm.nih.gov/nucleotide/KT781721.1?report=genbank&log$=nucltop&blast_rank=66&RID=2A2RPRX4013","KT781721.1")
Panthera pardus fusca clone C4.2 MHC class I antigen (Papa MHCI) gene, partial cds	Panthera pardus fusca	250	250	86%	1e-61	89.39	229	=HYPERLINK("https://www.ncbi.nlm.nih.gov/nucleotide/KT781718.1?report=genbank&log$=nucltop&blast_rank=67&RID=2A2RPRX4013","KT781718.1")
Panthera pardus fusca clone C1.5 MHC class I antigen (Papa MHCI) gene, partial cds	Panthera pardus fusca	250	250	86%	1e-61	89.39	229	=HYPERLINK("https://www.ncbi.nlm.nih.gov/nucleotide/KT781699.1?report=genbank&log$=nucltop&blast_rank=68&RID=2A2RPRX4013","KT781699.1")
Panthera pardus fusca clone C1.2 MHC class I antigen (Papa MHCI) gene, partial cds	Panthera pardus fusca	250	250	86%	1e-61	89.39	229	=HYPERLINK("https://www.ncbi.nlm.nih.gov/nucleotide/KT781696.1?report=genbank&log$=nucltop&blast_rank=69&RID=2A2RPRX4013","KT781696.1")
Ovis aries isolate LfL2094 MHC class I antigen mRNA, partial cds	Ovis aries	250	250	100%	1e-61	86.46	549	=HYPERLINK("https://www.ncbi.nlm.nih.gov/nucleotide/OP293741.1?report=genbank&log$=nucltop&blast_rank=70&RID=2A2RPRX4013","OP293741.1")
PREDICTED: Panthera pardus class I histocompatibility antigen, Gogo-B*0101 alpha chain-like (LOC109261493), mRNA	Panthera pardus	250	250	100%	1e-61	86.52	1511	=HYPERLINK("https://www.ncbi.nlm.nih.gov/nucleotide/XM_053905282.1?report=genbank&log$=nucltop&blast_rank=71&RID=2A2RPRX4013","XM_053905282.1")
Felis catus MHC class I antigen (FLAI-H) gene, FLAI-H-FLA-H*008:02:01:01 allele, complete cds	Felis catus	250	250	100%	1e-61	86.46	3238	=HYPERLINK("https://www.ncbi.nlm.nih.gov/nucleotide/OK265079.1?report=genbank&log$=nucltop&blast_rank=72&RID=2A2RPRX4013","OK265079.1")
Felis catus MHC class I antigen (FLAI-H) gene, FLAI-H-FLA-H*008:01:01:05 allele, complete cds	Felis catus	250	250	100%	1e-61	86.46	3237	=HYPERLINK("https://www.ncbi.nlm.nih.gov/nucleotide/OK265078.1?report=genbank&log$=nucltop&blast_rank=73&RID=2A2RPRX4013","OK265078.1")
Felis catus MHC class I antigen (FLAI-H) gene, FLAI-H-FLA-H*008:01:01:04 allele, complete cds	Felis catus	250	250	100%	1e-61	86.46	3236	=HYPERLINK("https://www.ncbi.nlm.nih.gov/nucleotide/OK265077.1?report=genbank&log$=nucltop&blast_rank=74&RID=2A2RPRX4013","OK265077.1")
Felis catus MHC class I antigen (FLAI-H) gene, FLAI-H-FLA-H*008:01:01:03 allele, complete cds	Felis catus	250	250	100%	1e-61	86.46	3286	=HYPERLINK("https://www.ncbi.nlm.nih.gov/nucleotide/OK265076.1?report=genbank&log$=nucltop&blast_rank=75&RID=2A2RPRX4013","OK265076.1")
Equus caballus MHC class I antigen (Eqca-1) gene, Eqca-1*021:01 allele, exons 2 and 3 and partial cds	Equus caballus	250	250	100%	1e-61	86.40	771	=HYPERLINK("https://www.ncbi.nlm.nih.gov/nucleotide/ON863459.1?report=genbank&log$=nucltop&blast_rank=76&RID=2A2RPRX4013","ON863459.1")
Equus caballus MHC class I antigen (Eqca-1) gene, Eqca-1*029:01 allele, exons 2 and 3 and partial cds	Equus caballus	250	250	89%	1e-61	88.73	771	=HYPERLINK("https://www.ncbi.nlm.nih.gov/nucleotide/ON863458.1?report=genbank&log$=nucltop&blast_rank=77&RID=2A2RPRX4013","ON863458.1")
Equus caballus MHC class I antigen (Eqca-1) gene, Eqca-1*015:01 allele, exons 2 and 3 and partial cds	Equus caballus	250	250	100%	1e-61	86.40	771	=HYPERLINK("https://www.ncbi.nlm.nih.gov/nucleotide/ON863449.1?report=genbank&log$=nucltop&blast_rank=78&RID=2A2RPRX4013","ON863449.1")
Equus caballus MHC class I antigen (Eqca-1) gene, Eqca-1*012:02 allele, exons 2 and 3 and partial cds	Equus caballus	250	250	100%	1e-61	86.46	771	=HYPERLINK("https://www.ncbi.nlm.nih.gov/nucleotide/ON863444.1?report=genbank&log$=nucltop&blast_rank=79&RID=2A2RPRX4013","ON863444.1")
Ovis aries isolate OvarN-LfL2020 MHC class I antigen (Ovar-I) mRNA, partial cds	Ovis aries	250	250	100%	1e-61	86.40	549	=HYPERLINK("https://www.ncbi.nlm.nih.gov/nucleotide/OL628781.1?report=genbank&log$=nucltop&blast_rank=80&RID=2A2RPRX4013","OL628781.1")
PREDICTED: Ursus americanus class I histocompatibility antigen, Gogo-B*0103 alpha chain-like (LOC123791025), mRNA	Ursus americanus	250	250	98%	1e-61	86.67	1587	=HYPERLINK("https://www.ncbi.nlm.nih.gov/nucleotide/XM_045795709.1?report=genbank&log$=nucltop&blast_rank=81&RID=2A2RPRX4013","XM_045795709.1")
Callithrix jacchus MHC class I antigen (Caja-G) mRNA, Caja-G*30 allele, partial cds	Callithrix jacchus	250	250	100%	1e-61	86.46	870	=HYPERLINK("https://www.ncbi.nlm.nih.gov/nucleotide/KC903151.1?report=genbank&log$=nucltop&blast_rank=82&RID=2A2RPRX4013","KC903151.1")
Felis catus MHC class I antigen (FLAI-H) gene, FLAI-H*008012 allele, exons 2, 3 and partial cds	Felis catus	250	250	100%	1e-61	86.46	750	=HYPERLINK("https://www.ncbi.nlm.nih.gov/nucleotide/KC763035.1?report=genbank&log$=nucltop&blast_rank=83&RID=2A2RPRX4013","KC763035.1")
Felis catus MHC class I antigen (FLAI-H) gene, FLAI-H*008011 allele, exons 2, 3 and partial cds	Felis catus	250	250	100%	1e-61	86.46	750	=HYPERLINK("https://www.ncbi.nlm.nih.gov/nucleotide/KC763034.1?report=genbank&log$=nucltop&blast_rank=84&RID=2A2RPRX4013","KC763034.1")
Callithrix jacchus partial mRNA for MHC class I antigen (Caja-G gene), allele Caja-G*09:02	Callithrix jacchus	250	250	100%	1e-61	86.40	1095	=HYPERLINK("https://www.ncbi.nlm.nih.gov/nucleotide/HE805615.2?report=genbank&log$=nucltop&blast_rank=85&RID=2A2RPRX4013","HE805615.2")
Callithrix jacchus partial mRNA for MHC class I antigen (Caja-G gene), allele Caja-G*09:01	Callithrix jacchus	250	250	100%	1e-61	86.46	1095	=HYPERLINK("https://www.ncbi.nlm.nih.gov/nucleotide/HE805606.2?report=genbank&log$=nucltop&blast_rank=86&RID=2A2RPRX4013","HE805606.2")
Callithrix jacchus partial mRNA for MHC class I antigen (Caja-G gene), allele Caja-G*09:03	Callithrix jacchus	250	250	100%	1e-61	86.46	1095	=HYPERLINK("https://www.ncbi.nlm.nih.gov/nucleotide/HE805616.2?report=genbank&log$=nucltop&blast_rank=87&RID=2A2RPRX4013","HE805616.2")
Callithrix jacchus MHC class I antigen (Caja-G) mRNA, Caja-G*a81 allele, partial cds	Callithrix jacchus	250	250	100%	1e-61	86.46	1086	=HYPERLINK("https://www.ncbi.nlm.nih.gov/nucleotide/KC342223.1?report=genbank&log$=nucltop&blast_rank=88&RID=2A2RPRX4013","KC342223.1")
Equus caballus MHC class I antigen (Eqca-16) mRNA, Eqca-16*00101 allele, complete cds	Equus caballus	250	250	98%	1e-61	86.73	1227	=HYPERLINK("https://www.ncbi.nlm.nih.gov/nucleotide/M95410.2?report=genbank&log$=nucltop&blast_rank=89&RID=2A2RPRX4013","M95410.2")
Callithrix jacchus partial Caja-G gene for MHC class I antigen, allele Caja-G*09:01, exons 1-7	Callithrix jacchus	250	250	100%	1e-61	86.46	2724	=HYPERLINK("https://www.ncbi.nlm.nih.gov/nucleotide/HE858586.1?report=genbank&log$=nucltop&blast_rank=90&RID=2A2RPRX4013","HE858586.1")
Bos taurus isolate 19_20+_+D03.1 MHC class I antigen (BoLA) gene, partial cds	Bos taurus	250	250	98%	1e-61	86.67	1121	=HYPERLINK("https://www.ncbi.nlm.nih.gov/nucleotide/DQ121199.1?report=genbank&log$=nucltop&blast_rank=91&RID=2A2RPRX4013","DQ121199.1")
Aotus vociferans MHC class I antigen (Aovo-G) mRNA, Aovo-G*20104 allele, partial cds	Aotus vociferans	250	250	100%	1e-61	86.46	534	=HYPERLINK("https://www.ncbi.nlm.nih.gov/nucleotide/AY114532.1?report=genbank&log$=nucltop&blast_rank=92&RID=2A2RPRX4013","AY114532.1")
Lemur catta gene for MHC class I antigen, partial cds, allele: Leca-W06*05	Lemur catta	250	250	100%	1e-61	86.46	734	=HYPERLINK("https://www.ncbi.nlm.nih.gov/nucleotide/AB098438.1?report=genbank&log$=nucltop&blast_rank=93&RID=2A2RPRX4013","AB098438.1")
Lemur catta gene for MHC class I antigen, partial cds, allele: Leca-W04*05	Lemur catta	250	250	100%	1e-61	86.40	735	=HYPERLINK("https://www.ncbi.nlm.nih.gov/nucleotide/AB098430.1?report=genbank&log$=nucltop&blast_rank=94&RID=2A2RPRX4013","AB098430.1")
Hapalemur griseus alaotrensis gene for MHC class I antigen, partial cds, allele: Haga-W13*01	Hapalemur griseus alaotrensis	250	250	100%	1e-61	86.46	734	=HYPERLINK("https://www.ncbi.nlm.nih.gov/nucleotide/AB098413.1?report=genbank&log$=nucltop&blast_rank=95&RID=2A2RPRX4013","AB098413.1")
Callithrix jacchus MHC class I antigen (Caja-G) mRNA, Caja-G*19 allele, partial cds	Callithrix jacchus	248	248	98%	5e-61	86.67	852	=HYPERLINK("https://www.ncbi.nlm.nih.gov/nucleotide/KC903143.2?report=genbank&log$=nucltop&blast_rank=96&RID=2A2RPRX4013","KC903143.2")
Callithrix jacchus MHC class I antigen (Caja-G) mRNA, Caja-G*b18 allele, partial cds	Callithrix jacchus	248	248	98%	5e-61	86.67	1079	=HYPERLINK("https://www.ncbi.nlm.nih.gov/nucleotide/JX826611.1?report=genbank&log$=nucltop&blast_rank=97&RID=2A2RPRX4013","JX826611.1")
PREDICTED: Hippopotamus amphibius kiboko BOLA class I histocompatibility antigen, alpha chain BL3-7-like (LOC130830788), transcript variant X4, misc_RNA	Hippopotamus amphibius kiboko	246	246	99%	2e-60	86.28	1467	=HYPERLINK("https://www.ncbi.nlm.nih.gov/nucleotide/XR_009047909.1?report=genbank&log$=nucltop&blast_rank=98&RID=2A2RPRX4013","XR_009047909.1")
PREDICTED: Hippopotamus amphibius kiboko BOLA class I histocompatibility antigen, alpha chain BL3-7-like (LOC130830788), transcript variant X3, mRNA	Hippopotamus amphibius kiboko	246	246	99%	2e-60	86.28	1419	=HYPERLINK("https://www.ncbi.nlm.nih.gov/nucleotide/XM_057698108.1?report=genbank&log$=nucltop&blast_rank=99&RID=2A2RPRX4013","XM_057698108.1")
PREDICTED: Hippopotamus amphibius kiboko BOLA class I histocompatibility antigen, alpha chain BL3-7-like (LOC130830788), transcript variant X2, misc_RNA	Hippopotamus amphibius kiboko	246	246	99%	2e-60	86.28	1472	=HYPERLINK("https://www.ncbi.nlm.nih.gov/nucleotide/XR_009047908.1?report=genbank&log$=nucltop&blast_rank=100&RID=2A2RPRX4013","XR_009047908.1")
