## Supplementary material for "Characterization of both major histocompatibility complex classes in a wild social mammal: the banded mongoose": Blast results - MHCI exon 2: 2A2RPRX4013-Alignment-Descriptions Query 20 - Mumu class I-2_23.csv

Description	Scientific Name	Max Score	Total Score	Query Cover	E value	Per. ident	Acc. Len	Accession
Equus caballus MHC class I antigen (Eqca-1) gene, Eqca-1*014:01 allele, exons 2 and 3 and partial cds	Equus caballus	327	327	100%	6e-85	92.58	771	=HYPERLINK("https://www.ncbi.nlm.nih.gov/nucleotide/ON863436.1?report=genbank&log$=nucltop&blast_rank=1&RID=2A2RPRX4013","ON863436.1")
PREDICTED: Lutra lutra DLA class I histocompatibility antigen, A9/A9 alpha chain-like (LOC125101803), transcript variant X1, mRNA	Lutra lutra	327	327	100%	6e-85	92.54	1574	=HYPERLINK("https://www.ncbi.nlm.nih.gov/nucleotide/XM_047732290.1?report=genbank&log$=nucltop&blast_rank=2&RID=2A2RPRX4013","XM_047732290.1")
PREDICTED: Equus quagga patr class I histocompatibility antigen, A-108 alpha chain-like (LOC124232300), mRNA	Equus quagga	327	327	100%	6e-85	92.58	1656	=HYPERLINK("https://www.ncbi.nlm.nih.gov/nucleotide/XM_046649263.1?report=genbank&log$=nucltop&blast_rank=3&RID=2A2RPRX4013","XM_046649263.1")
PREDICTED: Mustela putorius furo DLA class I histocompatibility antigen, A9/A9 alpha chain-like (LOC123387559), mRNA	Mustela putorius furo	327	327	98%	6e-85	92.89	1565	=HYPERLINK("https://www.ncbi.nlm.nih.gov/nucleotide/XM_045065174.1?report=genbank&log$=nucltop&blast_rank=4&RID=2A2RPRX4013","XM_045065174.1")
PREDICTED: Mustela putorius furo DLA class I histocompatibility antigen, A9/A9 alpha chain-like (LOC123387557), transcript variant X3, mRNA	Mustela putorius furo	327	327	100%	6e-85	92.54	1228	=HYPERLINK("https://www.ncbi.nlm.nih.gov/nucleotide/XM_045065167.1?report=genbank&log$=nucltop&blast_rank=5&RID=2A2RPRX4013","XM_045065167.1")
PREDICTED: Mustela putorius furo DLA class I histocompatibility antigen, A9/A9 alpha chain-like (LOC123387557), transcript variant X2, mRNA	Mustela putorius furo	327	327	100%	6e-85	92.54	1120	=HYPERLINK("https://www.ncbi.nlm.nih.gov/nucleotide/XM_045065166.1?report=genbank&log$=nucltop&blast_rank=6&RID=2A2RPRX4013","XM_045065166.1")
PREDICTED: Mustela putorius furo DLA class I histocompatibility antigen, A9/A9 alpha chain-like (LOC123387557), transcript variant X1, mRNA	Mustela putorius furo	327	327	100%	6e-85	92.54	1207	=HYPERLINK("https://www.ncbi.nlm.nih.gov/nucleotide/XM_045065165.1?report=genbank&log$=nucltop&blast_rank=7&RID=2A2RPRX4013","XM_045065165.1")
PREDICTED: Neovison vison DLA class I histocompatibility antigen, A9/A9 alpha chain-like (LOC122911846), mRNA	Neogale vison	327	327	100%	6e-85	92.54	1318	=HYPERLINK("https://www.ncbi.nlm.nih.gov/nucleotide/XM_044256932.1?report=genbank&log$=nucltop&blast_rank=8&RID=2A2RPRX4013","XM_044256932.1")
PREDICTED: Mustela nigripes DLA class I histocompatibility antigen, A9/A9 alpha chain-like (LOC132017774), mRNA	Mustela nigripes	326	326	99%	2e-84	92.51	1720	=HYPERLINK("https://www.ncbi.nlm.nih.gov/nucleotide/XM_059399798.1?report=genbank&log$=nucltop&blast_rank=9&RID=2A2RPRX4013","XM_059399798.1")
Macaca mulatta MHC class I antigen (Mamu-E) gene, Mamu-E*02:26 allele, partial cds	Macaca mulatta	322	322	98%	3e-83	92.48	1072	=HYPERLINK("https://www.ncbi.nlm.nih.gov/nucleotide/MF004409.1?report=genbank&log$=nucltop&blast_rank=10&RID=2A2RPRX4013","MF004409.1")
PREDICTED: Mustela nigripes DLA class I histocompatibility antigen, A9/A9 alpha chain-like (LOC132017773), transcript variant X2, mRNA	Mustela nigripes	322	322	100%	3e-83	92.11	1578	=HYPERLINK("https://www.ncbi.nlm.nih.gov/nucleotide/XM_059399797.1?report=genbank&log$=nucltop&blast_rank=11&RID=2A2RPRX4013","XM_059399797.1")
PREDICTED: Mustela nigripes DLA class I histocompatibility antigen, A9/A9 alpha chain-like (LOC132017773), transcript variant X1, mRNA	Mustela nigripes	322	322	100%	3e-83	92.11	1730	=HYPERLINK("https://www.ncbi.nlm.nih.gov/nucleotide/XM_059399796.1?report=genbank&log$=nucltop&blast_rank=12&RID=2A2RPRX4013","XM_059399796.1")
Equus caballus MHC class I antigen (Eqca-1) gene, Eqca-1*030:01 allele, exons 2 and 3 and partial cds	Equus caballus	322	322	100%	3e-83	92.14	771	=HYPERLINK("https://www.ncbi.nlm.nih.gov/nucleotide/ON863457.1?report=genbank&log$=nucltop&blast_rank=13&RID=2A2RPRX4013","ON863457.1")
PREDICTED: Equus quagga popy Class I histocompatibility antigen, A-1 alpha chain-like (LOC124234062), mRNA	Equus quagga	322	322	98%	3e-83	92.48	1840	=HYPERLINK("https://www.ncbi.nlm.nih.gov/nucleotide/XM_046651323.1?report=genbank&log$=nucltop&blast_rank=14&RID=2A2RPRX4013","XM_046651323.1")
PREDICTED: Equus asinus patr class I histocompatibility antigen, B-2 alpha chain-like (LOC106825489), mRNA	Equus asinus	322	322	98%	3e-83	92.48	1588	=HYPERLINK("https://www.ncbi.nlm.nih.gov/nucleotide/XM_044775014.1?report=genbank&log$=nucltop&blast_rank=15&RID=2A2RPRX4013","XM_044775014.1")
Macaca mulatta isolate Rh30426_3 MHC class I antigen (MAMU-E) gene, partial cds	Macaca mulatta	322	322	98%	3e-83	92.48	3460	=HYPERLINK("https://www.ncbi.nlm.nih.gov/nucleotide/MT221422.1?report=genbank&log$=nucltop&blast_rank=16&RID=2A2RPRX4013","MT221422.1")
Macaca mulatta isolate Rh30426_1 MHC class I antigen (MAMU-E) gene, partial cds	Macaca mulatta	322	322	98%	3e-83	92.48	3387	=HYPERLINK("https://www.ncbi.nlm.nih.gov/nucleotide/MT221420.1?report=genbank&log$=nucltop&blast_rank=17&RID=2A2RPRX4013","MT221420.1")
Macaca mulatta isolate Rh28828_2 MHC class I antigen (MAMU-E) gene, partial cds	Macaca mulatta	322	322	98%	3e-83	92.48	3577	=HYPERLINK("https://www.ncbi.nlm.nih.gov/nucleotide/MT221272.1?report=genbank&log$=nucltop&blast_rank=18&RID=2A2RPRX4013","MT221272.1")
Equus asinus MHC class I antigen (Eqas-N) mRNA, Eqas-N*01101 allele, partial cds	Equus asinus	322	322	98%	3e-83	92.48	1109	=HYPERLINK("https://www.ncbi.nlm.nih.gov/nucleotide/HM053578.1?report=genbank&log$=nucltop&blast_rank=19&RID=2A2RPRX4013","HM053578.1")
Macaca mulatta popy class I histocompatibility antigen, alpha chain E (LOC722711), mRNA	Macaca mulatta	322	322	98%	3e-83	92.48	1335	=HYPERLINK("https://www.ncbi.nlm.nih.gov/nucleotide/NM_001318171.1?report=genbank&log$=nucltop&blast_rank=20&RID=2A2RPRX4013","NM_001318171.1")
PREDICTED: Lontra canadensis DLA class I histocompatibility antigen, A9/A9 alpha chain-like (LOC116860956), transcript variant X8, mRNA	Lontra canadensis	316	316	100%	1e-81	91.67	1598	=HYPERLINK("https://www.ncbi.nlm.nih.gov/nucleotide/XM_032847330.1?report=genbank&log$=nucltop&blast_rank=21&RID=2A2RPRX4013","XM_032847330.1")
Felis catus isolate RO5-0-114 MHC class I antigen (FLA-E) gene, FLA-E*009:03:01:02 allele, complete cds	Felis catus	316	316	100%	1e-81	91.67	3265	=HYPERLINK("https://www.ncbi.nlm.nih.gov/nucleotide/MN069863.1?report=genbank&log$=nucltop&blast_rank=22&RID=2A2RPRX4013","MN069863.1")
Felis catus isolate PM2-0-500 MHC class I antigen (FLA-E) gene, FLA-E*010:01:01:01 allele, complete cds	Felis catus	316	316	100%	1e-81	91.67	3262	=HYPERLINK("https://www.ncbi.nlm.nih.gov/nucleotide/MN069861.1?report=genbank&log$=nucltop&blast_rank=23&RID=2A2RPRX4013","MN069861.1")
Felis catus isolate JI2-0-380 MHC class I antigen (FLA-E) gene, FLA-E*011:01:01:01 allele, complete cds	Felis catus	316	316	100%	1e-81	91.67	3264	=HYPERLINK("https://www.ncbi.nlm.nih.gov/nucleotide/MN069853.1?report=genbank&log$=nucltop&blast_rank=24&RID=2A2RPRX4013","MN069853.1")
Felis catus isolate IH3-1-342 MHC class I antigen (FLA-E) gene, FLA-E*009:03:01:03 allele, complete cds	Felis catus	316	316	100%	1e-81	91.67	3265	=HYPERLINK("https://www.ncbi.nlm.nih.gov/nucleotide/MN069851.1?report=genbank&log$=nucltop&blast_rank=25&RID=2A2RPRX4013","MN069851.1")
Felis catus isolate EH0-0-500 MHC class I antigen (FLA-E) gene, FLA-E*010:01:01:01 allele, complete cds	Felis catus	316	316	100%	1e-81	91.67	3262	=HYPERLINK("https://www.ncbi.nlm.nih.gov/nucleotide/MN069849.1?report=genbank&log$=nucltop&blast_rank=26&RID=2A2RPRX4013","MN069849.1")
Felis catus isolate CBB2-0-223 MHC class I antigen (FLA-E) gene, FLA-E*009:03:01:01 allele, complete cds	Felis catus	316	316	100%	1e-81	91.67	3269	=HYPERLINK("https://www.ncbi.nlm.nih.gov/nucleotide/MN069846.1?report=genbank&log$=nucltop&blast_rank=27&RID=2A2RPRX4013","MN069846.1")
Felis catus isolate CBB2-2-258 MHC class I antigen (FLA-E) gene, FLA-E*009:02:01:01 allele, complete cds	Felis catus	316	316	100%	1e-81	91.67	3273	=HYPERLINK("https://www.ncbi.nlm.nih.gov/nucleotide/MN069845.1?report=genbank&log$=nucltop&blast_rank=28&RID=2A2RPRX4013","MN069845.1")
PREDICTED: Enhydra lutris kenyoni DLA class I histocompatibility antigen, A9/A9 alpha chain-like (LOC111152204), transcript variant X2, mRNA	Enhydra lutris kenyoni	316	316	100%	1e-81	91.67	1506	=HYPERLINK("https://www.ncbi.nlm.nih.gov/nucleotide/XM_022510599.1?report=genbank&log$=nucltop&blast_rank=29&RID=2A2RPRX4013","XM_022510599.1")
PREDICTED: Enhydra lutris kenyoni DLA class I histocompatibility antigen, A9/A9 alpha chain-like (LOC111152204), transcript variant X1, mRNA	Enhydra lutris kenyoni	316	316	100%	1e-81	91.67	1571	=HYPERLINK("https://www.ncbi.nlm.nih.gov/nucleotide/XM_022510598.1?report=genbank&log$=nucltop&blast_rank=30&RID=2A2RPRX4013","XM_022510598.1")
PREDICTED: Enhydra lutris kenyoni DLA class I histocompatibility antigen, A9/A9 alpha chain-like (LOC111152201), mRNA	Enhydra lutris kenyoni	316	316	100%	1e-81	91.67	1543	=HYPERLINK("https://www.ncbi.nlm.nih.gov/nucleotide/XM_022510596.1?report=genbank&log$=nucltop&blast_rank=31&RID=2A2RPRX4013","XM_022510596.1")
Equus caballus genome assembly, chromosome: 20	Equus caballus	316	8414	100%	1e-81	91.70	65533053	=HYPERLINK("https://www.ncbi.nlm.nih.gov/nucleotide/OZ027732.1?report=genbank&log$=nucltop&blast_rank=32&RID=2A2RPRX4013","OZ027732.1")
Equus caballus genome assembly, chromosome: 20	Equus caballus	316	9018	100%	1e-81	92.04	66475065	=HYPERLINK("https://www.ncbi.nlm.nih.gov/nucleotide/OZ027700.1?report=genbank&log$=nucltop&blast_rank=33&RID=2A2RPRX4013","OZ027700.1")
Equus caballus genome assembly, chromosome: 20	Equus caballus	316	8414	100%	1e-81	91.70	65146860	=HYPERLINK("https://www.ncbi.nlm.nih.gov/nucleotide/OZ014265.2?report=genbank&log$=nucltop&blast_rank=34&RID=2A2RPRX4013","OZ014265.2")
Macaca fascicularis isolate cy0973 MHC class I antigen (Mafa-E) gene, Mafa-E*02_M6nov03 allele, complete cds	Macaca fascicularis	316	316	98%	1e-81	92.04	3190	=HYPERLINK("https://www.ncbi.nlm.nih.gov/nucleotide/OR823625.1?report=genbank&log$=nucltop&blast_rank=35&RID=2A2RPRX4013","OR823625.1")
Macaca fascicularis isolate cy0355 MHC class I antigen (Mafa-E) gene, Mafa-E*02_M5nov02 allele, complete cds	Macaca fascicularis	316	316	98%	1e-81	92.04	3189	=HYPERLINK("https://www.ncbi.nlm.nih.gov/nucleotide/OR823622.1?report=genbank&log$=nucltop&blast_rank=36&RID=2A2RPRX4013","OR823622.1")
PREDICTED: Ceratotherium simum simum HLA class I histocompatibility antigen, A-11 alpha chain-like (LOC101400572), transcript variant X2, mRNA	Ceratotherium simum simum	316	316	100%	1e-81	91.70	1406	=HYPERLINK("https://www.ncbi.nlm.nih.gov/nucleotide/XM_014796279.1?report=genbank&log$=nucltop&blast_rank=37&RID=2A2RPRX4013","XM_014796279.1")
PREDICTED: Ceratotherium simum simum HLA class I histocompatibility antigen, A-11 alpha chain-like (LOC101400572), transcript variant X1, mRNA	Ceratotherium simum simum	316	316	100%	1e-81	91.70	1205	=HYPERLINK("https://www.ncbi.nlm.nih.gov/nucleotide/XM_014796278.1?report=genbank&log$=nucltop&blast_rank=38&RID=2A2RPRX4013","XM_014796278.1")
Macaca mulatta mRNA for MHC class 1 protein (Mamu-E gene), isolate GD014, allele Mamu-E*02:21	Macaca mulatta	316	316	98%	1e-81	92.04	1080	=HYPERLINK("https://www.ncbi.nlm.nih.gov/nucleotide/LN899760.1?report=genbank&log$=nucltop&blast_rank=39&RID=2A2RPRX4013","LN899760.1")
PREDICTED: Mandrillus leucophaeus patr class I histocompatibility antigen, alpha chain E (LOC105553110), mRNA	Mandrillus leucophaeus	316	316	98%	1e-81	92.04	2617	=HYPERLINK("https://www.ncbi.nlm.nih.gov/nucleotide/XM_011999064.1?report=genbank&log$=nucltop&blast_rank=40&RID=2A2RPRX4013","XM_011999064.1")
Felis catus MHC class I antigen (FLAI-E) gene, FLAI-E-FLA-E*010:01:01:02 allele, complete cds	Felis catus	316	316	100%	1e-81	91.67	3242	=HYPERLINK("https://www.ncbi.nlm.nih.gov/nucleotide/MZ964701.1?report=genbank&log$=nucltop&blast_rank=41&RID=2A2RPRX4013","MZ964701.1")
Felis catus MHC class I antigen (FLAI-E) gene, FLAI-E-FLA-E*047:01:01:02 allele, complete cds	Felis catus	316	316	100%	1e-81	91.67	3202	=HYPERLINK("https://www.ncbi.nlm.nih.gov/nucleotide/MZ964700.1?report=genbank&log$=nucltop&blast_rank=42&RID=2A2RPRX4013","MZ964700.1")
Felis catus MHC class I antigen (FLAI-E) gene, FLAI-E-FLA-E*047:01:01:01 allele, complete cds	Felis catus	316	316	100%	1e-81	91.67	3242	=HYPERLINK("https://www.ncbi.nlm.nih.gov/nucleotide/MZ964699.1?report=genbank&log$=nucltop&blast_rank=43&RID=2A2RPRX4013","MZ964699.1")
Felis catus MHC class I antigen (FLAI-E) gene, FLAI-E-FLA-E*046:01:01:02 allele, complete cds	Felis catus	316	316	100%	1e-81	91.67	3203	=HYPERLINK("https://www.ncbi.nlm.nih.gov/nucleotide/MZ964698.1?report=genbank&log$=nucltop&blast_rank=44&RID=2A2RPRX4013","MZ964698.1")
Felis catus MHC class I antigen (FLAI-E) gene, FLAI-E-FLA-E*046:01:01:01 allele, complete cds	Felis catus	316	316	100%	1e-81	91.67	3244	=HYPERLINK("https://www.ncbi.nlm.nih.gov/nucleotide/MZ964697.1?report=genbank&log$=nucltop&blast_rank=45&RID=2A2RPRX4013","MZ964697.1")
Felis catus MHC class I antigen (FLAI-E) gene, FLAI-E-FLA-E*032:01:01:02 allele, complete cds	Felis catus	316	316	100%	1e-81	91.67	3249	=HYPERLINK("https://www.ncbi.nlm.nih.gov/nucleotide/MZ964696.1?report=genbank&log$=nucltop&blast_rank=46&RID=2A2RPRX4013","MZ964696.1")
Felis catus MHC class I antigen (FLAI-E) gene, FLAI-E-FLA-E*032:01:01:01 allele, complete cds	Felis catus	316	316	100%	1e-81	91.67	3254	=HYPERLINK("https://www.ncbi.nlm.nih.gov/nucleotide/MZ964695.1?report=genbank&log$=nucltop&blast_rank=47&RID=2A2RPRX4013","MZ964695.1")
Felis catus MHC class I antigen (FLAI-E) gene, FLAI-E-FLA-E*011:01:01:02 allele, complete cds	Felis catus	316	316	100%	1e-81	91.67	3261	=HYPERLINK("https://www.ncbi.nlm.nih.gov/nucleotide/MZ964694.1?report=genbank&log$=nucltop&blast_rank=48&RID=2A2RPRX4013","MZ964694.1")
Felis catus MHC class I antigen (FLAI-E) gene, FLAI-E-FLA-E*011:01:01:03 allele, complete cds	Felis catus	316	316	100%	1e-81	91.67	3207	=HYPERLINK("https://www.ncbi.nlm.nih.gov/nucleotide/MZ964693.1?report=genbank&log$=nucltop&blast_rank=49&RID=2A2RPRX4013","MZ964693.1")
Felis catus MHC class I antigen (FLAI-E) gene, FLAI-E-FLA-E*009:03:01:07 allele, complete cds	Felis catus	316	316	100%	1e-81	91.67	3205	=HYPERLINK("https://www.ncbi.nlm.nih.gov/nucleotide/MZ964692.1?report=genbank&log$=nucltop&blast_rank=50&RID=2A2RPRX4013","MZ964692.1")
Felis catus MHC class I antigen (FLAI-E) gene, FLAI-E-FLA-E*009:03:01:09 allele, complete cds	Felis catus	316	316	100%	1e-81	91.67	3210	=HYPERLINK("https://www.ncbi.nlm.nih.gov/nucleotide/MZ964691.1?report=genbank&log$=nucltop&blast_rank=51&RID=2A2RPRX4013","MZ964691.1")
Felis catus MHC class I antigen (FLAI-E) pseudogene, FLAI-E-FLA-E*009:03:01:06Q allele, complete sequence	Felis catus	316	316	100%	1e-81	91.67	3245	=HYPERLINK("https://www.ncbi.nlm.nih.gov/nucleotide/MZ964690.1?report=genbank&log$=nucltop&blast_rank=52&RID=2A2RPRX4013","MZ964690.1")
Felis catus MHC class I antigen (FLAI-E) gene, FLAI-E-FLA-E*009:03:01:05 allele, complete cds	Felis catus	316	316	100%	1e-81	91.67	3261	=HYPERLINK("https://www.ncbi.nlm.nih.gov/nucleotide/MZ964689.1?report=genbank&log$=nucltop&blast_rank=53&RID=2A2RPRX4013","MZ964689.1")
Felis catus MHC class I antigen (FLAI-E) gene, FLAI-E-FLA-E*009:03:01:01 allele, complete cds	Felis catus	316	316	100%	1e-81	91.67	3252	=HYPERLINK("https://www.ncbi.nlm.nih.gov/nucleotide/MZ964688.1?report=genbank&log$=nucltop&blast_rank=54&RID=2A2RPRX4013","MZ964688.1")
Felis catus MHC class I antigen (FLAI-E) gene, FLAI-E-FLA-E*009:03:01:08 allele, complete cds	Felis catus	316	316	100%	1e-81	91.67	3209	=HYPERLINK("https://www.ncbi.nlm.nih.gov/nucleotide/MZ964687.1?report=genbank&log$=nucltop&blast_rank=55&RID=2A2RPRX4013","MZ964687.1")
Felis catus MHC class I antigen (FLAI-E) gene, FLAI-E-FLA-E*009:03:01:04 allele, complete cds	Felis catus	316	316	100%	1e-81	91.67	3261	=HYPERLINK("https://www.ncbi.nlm.nih.gov/nucleotide/MZ964686.1?report=genbank&log$=nucltop&blast_rank=56&RID=2A2RPRX4013","MZ964686.1")
Equus caballus MHC class I antigen (Eqca-2) gene, Eqca-2*006:01 allele, exons 2 and 3 and partial cds	Equus caballus	316	316	100%	1e-81	91.70	775	=HYPERLINK("https://www.ncbi.nlm.nih.gov/nucleotide/ON863511.1?report=genbank&log$=nucltop&blast_rank=57&RID=2A2RPRX4013","ON863511.1")
Equus caballus MHC class I antigen (Eqca-1) gene, Eqca-1*029:01 allele, exons 2 and 3 and partial cds	Equus caballus	316	316	100%	1e-81	91.70	771	=HYPERLINK("https://www.ncbi.nlm.nih.gov/nucleotide/ON863458.1?report=genbank&log$=nucltop&blast_rank=58&RID=2A2RPRX4013","ON863458.1")
PREDICTED: Lutra lutra DLA class I histocompatibility antigen, A9/A9 alpha chain-like (LOC125101803), transcript variant X4, mRNA	Lutra lutra	316	316	100%	1e-81	91.67	1593	=HYPERLINK("https://www.ncbi.nlm.nih.gov/nucleotide/XM_047732293.1?report=genbank&log$=nucltop&blast_rank=59&RID=2A2RPRX4013","XM_047732293.1")
PREDICTED: Lutra lutra DLA class I histocompatibility antigen, A9/A9 alpha chain-like (LOC125101803), transcript variant X3, mRNA	Lutra lutra	316	316	100%	1e-81	91.67	1573	=HYPERLINK("https://www.ncbi.nlm.nih.gov/nucleotide/XM_047732292.1?report=genbank&log$=nucltop&blast_rank=60&RID=2A2RPRX4013","XM_047732292.1")
PREDICTED: Lutra lutra DLA class I histocompatibility antigen, A9/A9 alpha chain-like (LOC125101803), transcript variant X2, mRNA	Lutra lutra	316	316	100%	1e-81	91.67	1592	=HYPERLINK("https://www.ncbi.nlm.nih.gov/nucleotide/XM_047732291.1?report=genbank&log$=nucltop&blast_rank=61&RID=2A2RPRX4013","XM_047732291.1")
PREDICTED: Equus quagga class I histocompatibility antigen, Gogo-B*0101 alpha chain-like (LOC124226057), transcript variant X2, mRNA	Equus quagga	316	316	100%	1e-81	91.70	1483	=HYPERLINK("https://www.ncbi.nlm.nih.gov/nucleotide/XM_046638858.1?report=genbank&log$=nucltop&blast_rank=62&RID=2A2RPRX4013","XM_046638858.1")
PREDICTED: Equus quagga class I histocompatibility antigen, Gogo-B*0101 alpha chain-like (LOC124226057), transcript variant X1, misc_RNA	Equus quagga	316	316	100%	1e-81	91.70	1482	=HYPERLINK("https://www.ncbi.nlm.nih.gov/nucleotide/XR_006885192.1?report=genbank&log$=nucltop&blast_rank=63&RID=2A2RPRX4013","XR_006885192.1")
PREDICTED: Equus asinus class I histocompatibility antigen, Gogo-B*0101 alpha chain-like (LOC106825028), mRNA	Equus asinus	316	316	100%	1e-81	91.70	1489	=HYPERLINK("https://www.ncbi.nlm.nih.gov/nucleotide/XM_044775031.1?report=genbank&log$=nucltop&blast_rank=64&RID=2A2RPRX4013","XM_044775031.1")
Felis catus MHC class I antigen (FLAI-E) gene, FLAI-E*01101 allele, exons 2, 3 and partial cds	Felis catus	316	316	100%	1e-81	91.67	745	=HYPERLINK("https://www.ncbi.nlm.nih.gov/nucleotide/KC763021.1?report=genbank&log$=nucltop&blast_rank=65&RID=2A2RPRX4013","KC763021.1")
Felis catus MHC class I antigen (FLAI-E) gene, FLAI-E*01001 allele, exons 2, 3 and partial cds	Felis catus	316	316	100%	1e-81	91.67	745	=HYPERLINK("https://www.ncbi.nlm.nih.gov/nucleotide/KC763020.1?report=genbank&log$=nucltop&blast_rank=66&RID=2A2RPRX4013","KC763020.1")
Felis catus MHC class I antigen (FLAI-E) gene, FLAI-E*00902 allele, exons 2, 3 and partial cds	Felis catus	316	316	100%	1e-81	91.67	745	=HYPERLINK("https://www.ncbi.nlm.nih.gov/nucleotide/KC763019.1?report=genbank&log$=nucltop&blast_rank=67&RID=2A2RPRX4013","KC763019.1")
Macaca mulatta isolate Rh29803_2 MHC class I antigen (MAMU-E) gene, partial cds	Macaca mulatta	316	316	98%	1e-81	92.04	3450	=HYPERLINK("https://www.ncbi.nlm.nih.gov/nucleotide/MT221397.1?report=genbank&log$=nucltop&blast_rank=68&RID=2A2RPRX4013","MT221397.1")
Equus caballus MHC class I antigen (Eqca-16) mRNA, Eqca-16*00101 allele, complete cds	Equus caballus	316	316	98%	1e-81	92.04	1227	=HYPERLINK("https://www.ncbi.nlm.nih.gov/nucleotide/M95410.2?report=genbank&log$=nucltop&blast_rank=69&RID=2A2RPRX4013","M95410.2")
Equus caballus MHC class I antigen (Eqca-16) mRNA, Eqca-16*00301 allele, complete cds	Equus caballus	316	316	98%	1e-81	92.04	1518	=HYPERLINK("https://www.ncbi.nlm.nih.gov/nucleotide/DQ145598.2?report=genbank&log$=nucltop&blast_rank=70&RID=2A2RPRX4013","DQ145598.2")
PREDICTED: Chlorocebus sabaeus patr class I histocompatibility antigen, alpha chain E (LOC119618283), transcript variant X2, mRNA	Chlorocebus sabaeus	316	316	98%	1e-81	92.04	1338	=HYPERLINK("https://www.ncbi.nlm.nih.gov/nucleotide/XM_037996104.1?report=genbank&log$=nucltop&blast_rank=71&RID=2A2RPRX4013","XM_037996104.1")
PREDICTED: Chlorocebus sabaeus patr class I histocompatibility antigen, alpha chain E (LOC119618283), transcript variant X1, mRNA	Chlorocebus sabaeus	316	316	98%	1e-81	92.04	1455	=HYPERLINK("https://www.ncbi.nlm.nih.gov/nucleotide/XM_037996103.1?report=genbank&log$=nucltop&blast_rank=72&RID=2A2RPRX4013","XM_037996103.1")
PREDICTED: Chlorocebus sabaeus popy class I histocompatibility antigen, alpha chain E (LOC103221837), transcript variant X4, mRNA	Chlorocebus sabaeus	316	316	98%	1e-81	92.04	1338	=HYPERLINK("https://www.ncbi.nlm.nih.gov/nucleotide/XM_007973259.2?report=genbank&log$=nucltop&blast_rank=73&RID=2A2RPRX4013","XM_007973259.2")
PREDICTED: Chlorocebus sabaeus popy class I histocompatibility antigen, alpha chain E (LOC103221837), transcript variant X3, mRNA	Chlorocebus sabaeus	316	316	98%	1e-81	92.04	1175	=HYPERLINK("https://www.ncbi.nlm.nih.gov/nucleotide/XM_037996090.1?report=genbank&log$=nucltop&blast_rank=74&RID=2A2RPRX4013","XM_037996090.1")
PREDICTED: Chlorocebus sabaeus popy class I histocompatibility antigen, alpha chain E (LOC103221837), transcript variant X2, mRNA	Chlorocebus sabaeus	316	316	98%	1e-81	92.04	1455	=HYPERLINK("https://www.ncbi.nlm.nih.gov/nucleotide/XM_007973257.2?report=genbank&log$=nucltop&blast_rank=75&RID=2A2RPRX4013","XM_007973257.2")
PREDICTED: Chlorocebus sabaeus popy class I histocompatibility antigen, alpha chain E (LOC103221837), transcript variant X1, mRNA	Chlorocebus sabaeus	316	316	98%	1e-81	92.04	1262	=HYPERLINK("https://www.ncbi.nlm.nih.gov/nucleotide/XM_007973256.2?report=genbank&log$=nucltop&blast_rank=76&RID=2A2RPRX4013","XM_007973256.2")
Chlorocebus aethiops BAC clone CH252-175F15 from chromosome 6, complete sequence	Chlorocebus aethiops	316	622	98%	1e-81	92.04	163749	=HYPERLINK("https://www.ncbi.nlm.nih.gov/nucleotide/AC241845.3?report=genbank&log$=nucltop&blast_rank=77&RID=2A2RPRX4013","AC241845.3")
Equus asinus MHC class I antigen (Eqas-N) mRNA, Eqas-N*00901 allele, partial cds	Equus asinus	316	316	100%	1e-81	91.70	1085	=HYPERLINK("https://www.ncbi.nlm.nih.gov/nucleotide/HM053586.1?report=genbank&log$=nucltop&blast_rank=78&RID=2A2RPRX4013","HM053586.1")
Equus caballus MHC class I antigen (Eqca-N) mRNA, Eqca-N*01401 allele, complete cds	Equus caballus	316	316	100%	1e-81	91.70	1151	=HYPERLINK("https://www.ncbi.nlm.nih.gov/nucleotide/HM450667.1?report=genbank&log$=nucltop&blast_rank=79&RID=2A2RPRX4013","HM450667.1")
Macaca nemestrina MHC class I antigen (Mane-E) mRNA, Mane-E*0103 allele, partial cds	Macaca nemestrina	316	316	98%	1e-81	92.04	943	=HYPERLINK("https://www.ncbi.nlm.nih.gov/nucleotide/AY204718.1?report=genbank&log$=nucltop&blast_rank=80&RID=2A2RPRX4013","AY204718.1")
Macaca nemestrina MHC class I antigen (Mane-E) mRNA, Mane-E*0102 allele, partial cds	Macaca nemestrina	316	316	98%	1e-81	92.04	943	=HYPERLINK("https://www.ncbi.nlm.nih.gov/nucleotide/AY204717.1?report=genbank&log$=nucltop&blast_rank=81&RID=2A2RPRX4013","AY204717.1")
Macaca nemestrina MHC class I antigen (Mane-E) mRNA, Mane-E*0101 allele, complete cds	Macaca nemestrina	316	316	98%	1e-81	92.04	1500	=HYPERLINK("https://www.ncbi.nlm.nih.gov/nucleotide/AY204714.1?report=genbank&log$=nucltop&blast_rank=82&RID=2A2RPRX4013","AY204714.1")
Macaca fascicularis brain cDNA, clone: QccE-19132, similar to human major histocompatibility complex, class I, E (HLA-E),mRNA, RefSeq: NM_005516.3	Macaca fascicularis	316	316	98%	1e-81	92.04	1762	=HYPERLINK("https://www.ncbi.nlm.nih.gov/nucleotide/AB169696.1?report=genbank&log$=nucltop&blast_rank=83&RID=2A2RPRX4013","AB169696.1")
Macaca fascicularis major histocompatibility complex (MHC-E) mRNA, partial cds	Macaca fascicularis	316	316	98%	1e-81	92.04	582	=HYPERLINK("https://www.ncbi.nlm.nih.gov/nucleotide/L41832.1?report=genbank&log$=nucltop&blast_rank=84&RID=2A2RPRX4013","L41832.1")
Felis catus clone FLAA23 major histocompatibility complex class I antigen (FLA-I) mRNA, complete cds	Felis catus	316	316	100%	1e-81	91.67	1462	=HYPERLINK("https://www.ncbi.nlm.nih.gov/nucleotide/U07669.1?report=genbank&log$=nucltop&blast_rank=85&RID=2A2RPRX4013","U07669.1")
PREDICTED: Ceratotherium simum simum HLA class I histocompatibility antigen, B-46 alpha chain-like (LOC101398669), mRNA	Ceratotherium simum simum	311	311	100%	6e-80	91.27	1432	=HYPERLINK("https://www.ncbi.nlm.nih.gov/nucleotide/XM_014782981.1?report=genbank&log$=nucltop&blast_rank=86&RID=2A2RPRX4013","XM_014782981.1")
Cercocebus atys MHC class I antigen (Ceat-E) mRNA, Ceat-E*0301 allele, complete cds	Cercocebus atys	311	311	98%	6e-80	91.59	1080	=HYPERLINK("https://www.ncbi.nlm.nih.gov/nucleotide/KR004172.1?report=genbank&log$=nucltop&blast_rank=87&RID=2A2RPRX4013","KR004172.1")
Equus caballus MHC class I antigen (Eqca-2) gene, Eqca-2*002:07 allele, exons 2 and 3 and partial cds	Equus caballus	311	311	100%	6e-80	91.30	775	=HYPERLINK("https://www.ncbi.nlm.nih.gov/nucleotide/ON863505.1?report=genbank&log$=nucltop&blast_rank=88&RID=2A2RPRX4013","ON863505.1")
Equus caballus MHC class I antigen (Eqca-2) gene, Eqca-2*001:09 allele, exons 2 and 3 and partial cds	Equus caballus	311	311	100%	6e-80	91.30	775	=HYPERLINK("https://www.ncbi.nlm.nih.gov/nucleotide/ON863503.1?report=genbank&log$=nucltop&blast_rank=89&RID=2A2RPRX4013","ON863503.1")
Equus caballus MHC class I antigen (Eqca-2) gene, Eqca-2*001:12 allele, exons 2 and 3 and partial cds	Equus caballus	311	311	100%	6e-80	91.30	775	=HYPERLINK("https://www.ncbi.nlm.nih.gov/nucleotide/ON863500.1?report=genbank&log$=nucltop&blast_rank=90&RID=2A2RPRX4013","ON863500.1")
Equus caballus MHC class I antigen (Eqca-2) gene, Eqca-2*001:15 allele, exons 2 and 3 and partial cds	Equus caballus	311	311	100%	6e-80	91.30	775	=HYPERLINK("https://www.ncbi.nlm.nih.gov/nucleotide/ON863485.1?report=genbank&log$=nucltop&blast_rank=91&RID=2A2RPRX4013","ON863485.1")
Equus caballus MHC class I antigen (Eqca-1) gene, Eqca-1*031:01 allele, exons 2 and 3 and partial cds	Equus caballus	311	311	100%	6e-80	91.27	771	=HYPERLINK("https://www.ncbi.nlm.nih.gov/nucleotide/ON863456.1?report=genbank&log$=nucltop&blast_rank=92&RID=2A2RPRX4013","ON863456.1")
Equus caballus MHC class I antigen (Eqca-1) gene, Eqca-1*028:01 allele, exons 2 and 3 and partial cds	Equus caballus	311	311	100%	6e-80	91.27	771	=HYPERLINK("https://www.ncbi.nlm.nih.gov/nucleotide/ON863450.1?report=genbank&log$=nucltop&blast_rank=93&RID=2A2RPRX4013","ON863450.1")
Equus caballus MHC class I antigen (Eqca-1) gene, Eqca-1*004:02 allele, exons 2 and 3 and partial cds	Equus caballus	311	311	100%	6e-80	91.27	771	=HYPERLINK("https://www.ncbi.nlm.nih.gov/nucleotide/ON863433.1?report=genbank&log$=nucltop&blast_rank=94&RID=2A2RPRX4013","ON863433.1")
PREDICTED: Equus quagga patr class I histocompatibility antigen, A-2 alpha chain-like (LOC124226946), transcript variant X3, mRNA	Equus quagga	311	311	100%	6e-80	91.27	3589	=HYPERLINK("https://www.ncbi.nlm.nih.gov/nucleotide/XM_046640780.1?report=genbank&log$=nucltop&blast_rank=95&RID=2A2RPRX4013","XM_046640780.1")
PREDICTED: Equus quagga saoe class I histocompatibility antigen, A alpha chain-like (LOC124232085), partial mRNA	Equus quagga	311	311	100%	6e-80	91.27	816	=HYPERLINK("https://www.ncbi.nlm.nih.gov/nucleotide/XM_046649059.1?report=genbank&log$=nucltop&blast_rank=96&RID=2A2RPRX4013","XM_046649059.1")
Ovis aries isolate OvarN-LfL2031 MHC class I antigen (Ovar-I) mRNA, partial cds	Ovis aries	311	311	98%	6e-80	91.59	549	=HYPERLINK("https://www.ncbi.nlm.nih.gov/nucleotide/OL628790.1?report=genbank&log$=nucltop&blast_rank=97&RID=2A2RPRX4013","OL628790.1")
PREDICTED: Mustela putorius furo saoe class I histocompatibility antigen, A alpha chain-like (LOC123387558), transcript variant X3, mRNA	Mustela putorius furo	311	311	100%	6e-80	91.23	1575	=HYPERLINK("https://www.ncbi.nlm.nih.gov/nucleotide/XM_045065170.1?report=genbank&log$=nucltop&blast_rank=98&RID=2A2RPRX4013","XM_045065170.1")
PREDICTED: Mustela putorius furo saoe class I histocompatibility antigen, A alpha chain-like (LOC123387558), transcript variant X2, mRNA	Mustela putorius furo	311	311	100%	6e-80	91.23	1586	=HYPERLINK("https://www.ncbi.nlm.nih.gov/nucleotide/XM_045065169.1?report=genbank&log$=nucltop&blast_rank=99&RID=2A2RPRX4013","XM_045065169.1")
Equus asinus MHC class I antigen (Eqas-N) mRNA, Eqas-N*01001 allele, partial cds	Equus asinus	311	311	100%	6e-80	91.27	1115	=HYPERLINK("https://www.ncbi.nlm.nih.gov/nucleotide/HM053577.1?report=genbank&log$=nucltop&blast_rank=100&RID=2A2RPRX4013","HM053577.1")
