## Supplementary material for "Characterization of both major histocompatibility complex classes in a wild social mammal: the banded mongoose": Blast results - MHCI exon 2: 2A2RPRX4013-Alignment-Descriptions Query 21 - Mumu class I-2_18.csv

Description	Scientific Name	Max Score	Total Score	Query Cover	E value	Per. ident	Acc. Len	Accession
Zalophus californianus MHC class I antigen (ZacaN) gene, ZacaN*17:01 allele, partial cds	Zalophus californianus	278	278	98%	6e-70	88.89	1586	=HYPERLINK("https://www.ncbi.nlm.nih.gov/nucleotide/MT631862.1?report=genbank&log$=nucltop&blast_rank=1&RID=2A2RPRX4013","MT631862.1")
PREDICTED: Suricata suricatta class I histocompatibility antigen, Gogo-B*0103 alpha chain-like (LOC115295434), mRNA	Suricata suricatta	272	272	81%	3e-68	93.05	1412	=HYPERLINK("https://www.ncbi.nlm.nih.gov/nucleotide/XM_029943319.1?report=genbank&log$=nucltop&blast_rank=2&RID=2A2RPRX4013","XM_029943319.1")
PREDICTED: Diceros bicornis minor saoe class I histocompatibility antigen, A alpha chain-like (LOC131413874), mRNA	Diceros bicornis minor	267	267	100%	1e-66	87.72	1541	=HYPERLINK("https://www.ncbi.nlm.nih.gov/nucleotide/XM_058554833.1?report=genbank&log$=nucltop&blast_rank=3&RID=2A2RPRX4013","XM_058554833.1")
Neogale vison MHC class I antigen mRNA, partial cds	Neogale vison	267	267	100%	1e-66	87.72	961	=HYPERLINK("https://www.ncbi.nlm.nih.gov/nucleotide/OK539647.1?report=genbank&log$=nucltop&blast_rank=4&RID=2A2RPRX4013","OK539647.1")
PREDICTED: Balaenoptera acutorostrata BOLA class I histocompatibility antigen, alpha chain BL3-7-like (LOC130709018), mRNA	Balaenoptera acutorostrata	263	263	99%	2e-65	87.61	1239	=HYPERLINK("https://www.ncbi.nlm.nih.gov/nucleotide/XM_057554375.1?report=genbank&log$=nucltop&blast_rank=5&RID=2A2RPRX4013","XM_057554375.1")
Equus caballus genome assembly, chromosome: 20	Equus caballus	261	1536	100%	6e-65	87.56	65533053	=HYPERLINK("https://www.ncbi.nlm.nih.gov/nucleotide/OZ027732.1?report=genbank&log$=nucltop&blast_rank=6&RID=2A2RPRX4013","OZ027732.1")
Equus caballus genome assembly, chromosome: 20	Equus caballus	261	1533	100%	6e-65	87.56	66475065	=HYPERLINK("https://www.ncbi.nlm.nih.gov/nucleotide/OZ027700.1?report=genbank&log$=nucltop&blast_rank=7&RID=2A2RPRX4013","OZ027700.1")
Equus caballus genome assembly, chromosome: 20	Equus caballus	261	1536	100%	6e-65	87.56	65146860	=HYPERLINK("https://www.ncbi.nlm.nih.gov/nucleotide/OZ014265.2?report=genbank&log$=nucltop&blast_rank=8&RID=2A2RPRX4013","OZ014265.2")
Ovis aries isolate Ov9-Cm-b1 breed Chinese merino MHC class I antigen (OLA-I) mRNA, partial cds	Ovis aries	261	261	100%	6e-65	87.28	1104	=HYPERLINK("https://www.ncbi.nlm.nih.gov/nucleotide/KC733412.1?report=genbank&log$=nucltop&blast_rank=9&RID=2A2RPRX4013","KC733412.1")
Zalophus californianus MHC class I antigen (ZacaN) gene, ZacaN*11:01 allele, partial cds	Zalophus californianus	261	261	98%	6e-65	87.56	1586	=HYPERLINK("https://www.ncbi.nlm.nih.gov/nucleotide/MT631856.1?report=genbank&log$=nucltop&blast_rank=10&RID=2A2RPRX4013","MT631856.1")
Bos taurus clone BoLA-Gene3B-1 MHC class I antigen gene, partial cds	Bos taurus	261	261	100%	6e-65	87.28	3480	=HYPERLINK("https://www.ncbi.nlm.nih.gov/nucleotide/MN712416.1?report=genbank&log$=nucltop&blast_rank=11&RID=2A2RPRX4013","MN712416.1")
Bos taurus isolate 15_16+_+A11.1 MHC class I antigen (BoLA) gene, partial cds	Bos taurus	261	261	100%	6e-65	87.28	1121	=HYPERLINK("https://www.ncbi.nlm.nih.gov/nucleotide/DQ121193.1?report=genbank&log$=nucltop&blast_rank=12&RID=2A2RPRX4013","DQ121193.1")
Bos taurus isolate 15_16+_+F08.1 MHC class I antigen (BoLA) gene, partial cds	Bos taurus	261	261	100%	6e-65	87.28	1121	=HYPERLINK("https://www.ncbi.nlm.nih.gov/nucleotide/DQ121186.1?report=genbank&log$=nucltop&blast_rank=13&RID=2A2RPRX4013","DQ121186.1")
Bos taurus isolate 17_18+_+H06.1 MHC class I antigen (BoLA) gene, partial cds	Bos taurus	261	261	100%	6e-65	87.28	1115	=HYPERLINK("https://www.ncbi.nlm.nih.gov/nucleotide/DQ121171.1?report=genbank&log$=nucltop&blast_rank=14&RID=2A2RPRX4013","DQ121171.1")
Bos taurus isolate 17_18+_+H09.1 MHC class I antigen (BoLA) gene, partial cds	Bos taurus	261	261	100%	6e-65	87.28	1115	=HYPERLINK("https://www.ncbi.nlm.nih.gov/nucleotide/DQ121170.1?report=genbank&log$=nucltop&blast_rank=15&RID=2A2RPRX4013","DQ121170.1")
Bos taurus isolate 17_18+_+H07.1 MHC class I antigen (BoLA) gene, partial cds	Bos taurus	261	261	100%	6e-65	87.28	1115	=HYPERLINK("https://www.ncbi.nlm.nih.gov/nucleotide/DQ121169.1?report=genbank&log$=nucltop&blast_rank=16&RID=2A2RPRX4013","DQ121169.1")
Bos taurus isolate 15_16+_+C05.1 MHC class I antigen (BoLA) gene, partial cds	Bos taurus	261	261	100%	6e-65	87.28	1115	=HYPERLINK("https://www.ncbi.nlm.nih.gov/nucleotide/DQ121166.1?report=genbank&log$=nucltop&blast_rank=17&RID=2A2RPRX4013","DQ121166.1")
Bos taurus isolate 19_20+_+G10.1 MHC class I antigen (BoLA) gene, partial cds	Bos taurus	261	261	100%	6e-65	87.28	1115	=HYPERLINK("https://www.ncbi.nlm.nih.gov/nucleotide/DQ121165.1?report=genbank&log$=nucltop&blast_rank=18&RID=2A2RPRX4013","DQ121165.1")
Zalophus californianus MHC class I antigen (ZacaN) gene, ZacaN*15:01 allele, partial cds	Zalophus californianus	255	255	98%	3e-63	87.11	1579	=HYPERLINK("https://www.ncbi.nlm.nih.gov/nucleotide/MT631860.1?report=genbank&log$=nucltop&blast_rank=19&RID=2A2RPRX4013","MT631860.1")
Equus asinus MHC class I antigen (Eqas-N) mRNA, Eqas-N*00901 allele, partial cds	Equus asinus	255	255	100%	3e-63	86.84	1085	=HYPERLINK("https://www.ncbi.nlm.nih.gov/nucleotide/HM053586.1?report=genbank&log$=nucltop&blast_rank=20&RID=2A2RPRX4013","HM053586.1")
Halichoerus grypus MHC class I antigen (HagrN) gene, HagrN-Hagr-ex2ST*12:02 allele, exon 2 and partial cds	Halichoerus grypus	254	254	96%	1e-62	87.33	232	=HYPERLINK("https://www.ncbi.nlm.nih.gov/nucleotide/OM648990.1?report=genbank&log$=nucltop&blast_rank=21&RID=2A2RPRX4013","OM648990.1")
PREDICTED: Mustela erminea DLA class I histocompatibility antigen, A9/A9 alpha chain-like (LOC116587550), mRNA	Mustela erminea	250	250	100%	1e-61	86.40	1193	=HYPERLINK("https://www.ncbi.nlm.nih.gov/nucleotide/XM_032338151.1?report=genbank&log$=nucltop&blast_rank=22&RID=2A2RPRX4013","XM_032338151.1")
Ursus arctos MHC class I antigen (Urar-U) gene, Urar-U*39 allele, partial cds	Ursus arctos	250	250	94%	1e-61	87.50	228	=HYPERLINK("https://www.ncbi.nlm.nih.gov/nucleotide/KM242065.1?report=genbank&log$=nucltop&blast_rank=23&RID=2A2RPRX4013","KM242065.1")
PREDICTED: Ursus americanus DLA class I histocompatibility antigen, A9/A9 alpha chain-like (LOC123791029), mRNA	Ursus americanus	250	250	98%	1e-61	86.67	1576	=HYPERLINK("https://www.ncbi.nlm.nih.gov/nucleotide/XM_045795714.1?report=genbank&log$=nucltop&blast_rank=24&RID=2A2RPRX4013","XM_045795714.1")
Bos taurus genome assembly, chromosome: 23	Bos taurus	250	1056	100%	1e-61	86.67	52776824	=HYPERLINK("https://www.ncbi.nlm.nih.gov/nucleotide/LR962754.1?report=genbank&log$=nucltop&blast_rank=25&RID=2A2RPRX4013","LR962754.1")
PREDICTED: Equus asinus class I histocompatibility antigen, Gogo-B*0101 alpha chain-like (LOC106825028), mRNA	Equus asinus	250	250	100%	1e-61	86.40	1489	=HYPERLINK("https://www.ncbi.nlm.nih.gov/nucleotide/XM_044775031.1?report=genbank&log$=nucltop&blast_rank=26&RID=2A2RPRX4013","XM_044775031.1")
PREDICTED: Neovison vison HLA class I histocompatibility antigen, alpha chain G-like (LOC122911891), mRNA	Neogale vison	250	250	100%	1e-61	86.40	1447	=HYPERLINK("https://www.ncbi.nlm.nih.gov/nucleotide/XM_044257008.1?report=genbank&log$=nucltop&blast_rank=27&RID=2A2RPRX4013","XM_044257008.1")
Ovis aries isolate Ov15-Ka-b1 breed Kazak MHC class I antigen (OLA-I) mRNA, partial cds	Ovis aries	250	250	100%	1e-61	86.40	1113	=HYPERLINK("https://www.ncbi.nlm.nih.gov/nucleotide/KC733418.1?report=genbank&log$=nucltop&blast_rank=28&RID=2A2RPRX4013","KC733418.1")
Ovis aries isolate Ov15-Ka-a1 breed Kazak MHC class I antigen (OLA-I) mRNA, complete cds	Ovis aries	250	250	100%	1e-61	86.40	1029	=HYPERLINK("https://www.ncbi.nlm.nih.gov/nucleotide/KC733417.1?report=genbank&log$=nucltop&blast_rank=29&RID=2A2RPRX4013","KC733417.1")
Ovis aries isolate Ov2-Ka-a1 breed Kazak MHC class I antigen (OLA-I) mRNA, complete cds	Ovis aries	250	250	100%	1e-61	86.40	1134	=HYPERLINK("https://www.ncbi.nlm.nih.gov/nucleotide/KC733408.1?report=genbank&log$=nucltop&blast_rank=30&RID=2A2RPRX4013","KC733408.1")
PREDICTED: Ursus maritimus DLA class I histocompatibility antigen, A9/A9 alpha chain-like (LOC121104340), mRNA	Ursus maritimus	250	250	98%	1e-61	86.67	1486	=HYPERLINK("https://www.ncbi.nlm.nih.gov/nucleotide/XM_040637049.1?report=genbank&log$=nucltop&blast_rank=31&RID=2A2RPRX4013","XM_040637049.1")
Equus caballus MHC class I antigen (Eqca-16) mRNA, Eqca-16*00101 allele, complete cds	Equus caballus	250	250	98%	1e-61	86.67	1227	=HYPERLINK("https://www.ncbi.nlm.nih.gov/nucleotide/M95410.2?report=genbank&log$=nucltop&blast_rank=32&RID=2A2RPRX4013","M95410.2")
Bos taurus MHC class I antigen (BoLA-N) gene, BoLA-N*05801 allele, partial cds	Bos taurus	250	250	100%	1e-61	86.40	1079	=HYPERLINK("https://www.ncbi.nlm.nih.gov/nucleotide/JN792869.1?report=genbank&log$=nucltop&blast_rank=33&RID=2A2RPRX4013","JN792869.1")
Bos taurus isolate 15_16+_+A06.1 MHC class I antigen (BoLA) gene, partial cds	Bos taurus	250	250	100%	1e-61	86.40	1115	=HYPERLINK("https://www.ncbi.nlm.nih.gov/nucleotide/DQ121168.1?report=genbank&log$=nucltop&blast_rank=34&RID=2A2RPRX4013","DQ121168.1")
Bos taurus isolate 15_16+_+C09.1 MHC class I antigen (BoLA) gene, partial cds	Bos taurus	250	250	100%	1e-61	86.40	1115	=HYPERLINK("https://www.ncbi.nlm.nih.gov/nucleotide/DQ121167.1?report=genbank&log$=nucltop&blast_rank=35&RID=2A2RPRX4013","DQ121167.1")
Equus caballus EQMHCB4 mRNA	Equus caballus	250	250	100%	1e-61	86.40	1074	=HYPERLINK("https://www.ncbi.nlm.nih.gov/nucleotide/X79892.1?report=genbank&log$=nucltop&blast_rank=36&RID=2A2RPRX4013","X79892.1")
Bos taurus clone 7 MHC class I antigen (BoLA) mRNA, BoLA-3*00401 allele, complete cds	Bos taurus	244	244	100%	6e-60	85.96	1083	=HYPERLINK("https://www.ncbi.nlm.nih.gov/nucleotide/KT428352.1?report=genbank&log$=nucltop&blast_rank=37&RID=2A2RPRX4013","KT428352.1")
PREDICTED: Bubalus kerabau BOLA class I histocompatibility antigen, alpha chain BL3-6 (LOC129645681), mRNA	Bubalus kerabau	244	244	100%	6e-60	85.96	1486	=HYPERLINK("https://www.ncbi.nlm.nih.gov/nucleotide/XM_055571000.1?report=genbank&log$=nucltop&blast_rank=38&RID=2A2RPRX4013","XM_055571000.1")
Bos taurus strain mammals genome assembly, chromosome: 23	Bos taurus	244	579	100%	6e-60	86.22	53841443	=HYPERLINK("https://www.ncbi.nlm.nih.gov/nucleotide/OX344712.1?report=genbank&log$=nucltop&blast_rank=39&RID=2A2RPRX4013","OX344712.1")
Bos gaurus x Bos taurus genome assembly, chromosome: 23	Bos gaurus x Bos taurus	244	863	100%	6e-60	86.22	53685363	=HYPERLINK("https://www.ncbi.nlm.nih.gov/nucleotide/OX258977.1?report=genbank&log$=nucltop&blast_rank=40&RID=2A2RPRX4013","OX258977.1")
PREDICTED: Lynx rufus class I histocompatibility antigen, Gogo-B*0103 alpha chain-like (LOC124528157), transcript variant X2, mRNA	Lynx rufus	244	244	100%	6e-60	86.03	1185	=HYPERLINK("https://www.ncbi.nlm.nih.gov/nucleotide/XM_047101567.1?report=genbank&log$=nucltop&blast_rank=41&RID=2A2RPRX4013","XM_047101567.1")
PREDICTED: Lynx rufus class I histocompatibility antigen, Gogo-B*0103 alpha chain-like (LOC124528157), transcript variant X1, mRNA	Lynx rufus	244	244	100%	6e-60	86.03	1502	=HYPERLINK("https://www.ncbi.nlm.nih.gov/nucleotide/XM_047101566.1?report=genbank&log$=nucltop&blast_rank=42&RID=2A2RPRX4013","XM_047101566.1")
PREDICTED: Equus quagga saoe class I histocompatibility antigen, A alpha chain-like (LOC124232085), partial mRNA	Equus quagga	244	244	100%	6e-60	85.96	816	=HYPERLINK("https://www.ncbi.nlm.nih.gov/nucleotide/XM_046649059.1?report=genbank&log$=nucltop&blast_rank=43&RID=2A2RPRX4013","XM_046649059.1")
PREDICTED: Equus quagga patr class I histocompatibility antigen, B-2 alpha chain-like (LOC124234167), mRNA	Equus quagga	244	244	100%	6e-60	85.96	1856	=HYPERLINK("https://www.ncbi.nlm.nih.gov/nucleotide/XM_046651412.1?report=genbank&log$=nucltop&blast_rank=44&RID=2A2RPRX4013","XM_046651412.1")
Ursus arctos MHC class I antigen (Urar-U) gene, Urar-U*16 allele, partial cds	Ursus arctos	244	244	94%	6e-60	87.04	228	=HYPERLINK("https://www.ncbi.nlm.nih.gov/nucleotide/JX469867.1?report=genbank&log$=nucltop&blast_rank=45&RID=2A2RPRX4013","JX469867.1")
Zalophus californianus MHC class I antigen (ZacaN) gene, ZacaN*18:01 allele, partial cds	Zalophus californianus	244	244	98%	6e-60	86.22	1587	=HYPERLINK("https://www.ncbi.nlm.nih.gov/nucleotide/MT631863.1?report=genbank&log$=nucltop&blast_rank=46&RID=2A2RPRX4013","MT631863.1")
Zalophus californianus MHC class I antigen (ZacaN) gene, ZacaN*14:01 allele, partial cds	Zalophus californianus	244	244	100%	6e-60	85.96	1586	=HYPERLINK("https://www.ncbi.nlm.nih.gov/nucleotide/MT631859.1?report=genbank&log$=nucltop&blast_rank=47&RID=2A2RPRX4013","MT631859.1")
Zalophus californianus MHC class I antigen (ZacaN) gene, ZacaN*07:01 allele, partial cds	Zalophus californianus	244	244	98%	6e-60	86.22	1581	=HYPERLINK("https://www.ncbi.nlm.nih.gov/nucleotide/MT631852.1?report=genbank&log$=nucltop&blast_rank=48&RID=2A2RPRX4013","MT631852.1")
Bos taurus clone BoLA-Gene3B-6_s MHC class I antigen gene, partial cds	Bos taurus	244	244	100%	6e-60	85.96	3480	=HYPERLINK("https://www.ncbi.nlm.nih.gov/nucleotide/MN712421.1?report=genbank&log$=nucltop&blast_rank=49&RID=2A2RPRX4013","MN712421.1")
Bos taurus clone BoLA-Gene3A-8 MHC class I antigen gene, partial cds	Bos taurus	244	244	100%	6e-60	85.96	3487	=HYPERLINK("https://www.ncbi.nlm.nih.gov/nucleotide/MN712415.1?report=genbank&log$=nucltop&blast_rank=50&RID=2A2RPRX4013","MN712415.1")
Bos taurus clone BoLA-Gene3A-6 MHC class I antigen gene, partial cds	Bos taurus	244	244	100%	6e-60	85.96	3467	=HYPERLINK("https://www.ncbi.nlm.nih.gov/nucleotide/MN712413.1?report=genbank&log$=nucltop&blast_rank=51&RID=2A2RPRX4013","MN712413.1")
Bos taurus clone BoLA-Gene3A-4 MHC class I antigen gene, partial cds	Bos taurus	244	244	100%	6e-60	85.96	3467	=HYPERLINK("https://www.ncbi.nlm.nih.gov/nucleotide/MN712411.1?report=genbank&log$=nucltop&blast_rank=52&RID=2A2RPRX4013","MN712411.1")
Bos taurus clone BoLA-Gene3A-1 MHC class I antigen gene, partial cds	Bos taurus	244	244	100%	6e-60	85.96	3467	=HYPERLINK("https://www.ncbi.nlm.nih.gov/nucleotide/MN712408.1?report=genbank&log$=nucltop&blast_rank=53&RID=2A2RPRX4013","MN712408.1")
Bos taurus MHC class I antigen (BoLA-N) gene, BoLA-N*06601 allele, partial cds	Bos taurus	244	244	100%	6e-60	85.96	1079	=HYPERLINK("https://www.ncbi.nlm.nih.gov/nucleotide/JN792876.1?report=genbank&log$=nucltop&blast_rank=54&RID=2A2RPRX4013","JN792876.1")
Bos taurus MHC class I antigen (BoLA-N) gene, BoLA-N*06602 allele, partial cds	Bos taurus	244	244	100%	6e-60	85.96	1079	=HYPERLINK("https://www.ncbi.nlm.nih.gov/nucleotide/JN792875.1?report=genbank&log$=nucltop&blast_rank=55&RID=2A2RPRX4013","JN792875.1")
Bos taurus MHC class I antigen (BoLA-N) gene, BoLA-N*00403 allele, partial cds	Bos taurus	244	244	100%	6e-60	85.96	1079	=HYPERLINK("https://www.ncbi.nlm.nih.gov/nucleotide/JN792860.1?report=genbank&log$=nucltop&blast_rank=56&RID=2A2RPRX4013","JN792860.1")
Bison bison MHC class I alpha chain precursor (Bibi-N) mRNA, Bibi-N*01101 allele, partial cds	Bison bison	244	244	100%	6e-60	85.96	1079	=HYPERLINK("https://www.ncbi.nlm.nih.gov/nucleotide/DQ989123.1?report=genbank&log$=nucltop&blast_rank=57&RID=2A2RPRX4013","DQ989123.1")
Bison bison MHC class I alpha chain precursor (Bibi-N) mRNA, Bibi-N*00101 allele, partial cds	Bison bison	244	244	100%	6e-60	85.96	1079	=HYPERLINK("https://www.ncbi.nlm.nih.gov/nucleotide/DQ989106.1?report=genbank&log$=nucltop&blast_rank=58&RID=2A2RPRX4013","DQ989106.1")
Bos taurus isolate 21_22+_+E12.1_ MHC class I antigen (BoLA) gene, partial cds	Bos taurus	244	244	100%	6e-60	85.96	1121	=HYPERLINK("https://www.ncbi.nlm.nih.gov/nucleotide/DQ121194.1?report=genbank&log$=nucltop&blast_rank=59&RID=2A2RPRX4013","DQ121194.1")
Bos taurus isolate 25_26+_+C12.1 MHC class I antigen (BoLA) gene, partial cds	Bos taurus	244	244	100%	6e-60	85.96	1121	=HYPERLINK("https://www.ncbi.nlm.nih.gov/nucleotide/DQ121187.1?report=genbank&log$=nucltop&blast_rank=60&RID=2A2RPRX4013","DQ121187.1")
Bos taurus isolate 21_22+_+D06.1_ MHC class I antigen (BoLA) gene, partial cds	Bos taurus	244	244	100%	6e-60	85.96	1115	=HYPERLINK("https://www.ncbi.nlm.nih.gov/nucleotide/DQ121173.1?report=genbank&log$=nucltop&blast_rank=61&RID=2A2RPRX4013","DQ121173.1")
Bos taurus isolate 15_16+_+C11.1_RC MHC class I antigen (BoLA) gene, partial cds	Bos taurus	244	244	100%	6e-60	85.96	1115	=HYPERLINK("https://www.ncbi.nlm.nih.gov/nucleotide/DQ121163.1?report=genbank&log$=nucltop&blast_rank=62&RID=2A2RPRX4013","DQ121163.1")
Equus caballus clone 7-1 putative classical MHC class I antigen mRNA, complete cds	Equus caballus	244	244	100%	6e-60	85.96	1080	=HYPERLINK("https://www.ncbi.nlm.nih.gov/nucleotide/AY225151.1?report=genbank&log$=nucltop&blast_rank=63&RID=2A2RPRX4013","AY225151.1")
Bos taurus mRNA for MHC class I heavy chain, partial cds, clone Hiro22.11m	Bos taurus	244	244	100%	6e-60	85.96	501	=HYPERLINK("https://www.ncbi.nlm.nih.gov/nucleotide/AB008592.1?report=genbank&log$=nucltop&blast_rank=64&RID=2A2RPRX4013","AB008592.1")
Bubalus bubalis clone pTZ57R-BuLA-A-1 MHC class I antigen (BuLA-A) gene, exons 2, 3 and partial cds	Bubalus bubalis	244	244	100%	6e-60	85.96	713	=HYPERLINK("https://www.ncbi.nlm.nih.gov/nucleotide/AY894407.1?report=genbank&log$=nucltop&blast_rank=65&RID=2A2RPRX4013","AY894407.1")
Bovine MHC class I BoLA gene, complete cds, clone BL3-6	Bos taurus	244	244	100%	6e-60	85.96	1404	=HYPERLINK("https://www.ncbi.nlm.nih.gov/nucleotide/M21044.1?report=genbank&log$=nucltop&blast_rank=66&RID=2A2RPRX4013","M21044.1")
Bos taurus clone 9 BoLA pseudogene (BoLA) pseudogene mRNA, BoLA-3*03301N allele, partial sequence	Bos taurus	243	243	100%	2e-59	85.96	1063	=HYPERLINK("https://www.ncbi.nlm.nih.gov/nucleotide/KT428354.1?report=genbank&log$=nucltop&blast_rank=67&RID=2A2RPRX4013","KT428354.1")
Phoca vitulina MHC class I antigen (PhviN) gene, PhviN-Phvi-ex2ST*12:02 allele, exon 2 and partial cds	Phoca vitulina	243	243	96%	2e-59	86.43	232	=HYPERLINK("https://www.ncbi.nlm.nih.gov/nucleotide/OM649057.1?report=genbank&log$=nucltop&blast_rank=68&RID=2A2RPRX4013","OM649057.1")
Bos taurus gene for MHC class I heavy chain, partial cds, clone no.26-13g	Bos taurus	243	243	100%	2e-59	85.96	695	=HYPERLINK("https://www.ncbi.nlm.nih.gov/nucleotide/AB008591.1?report=genbank&log$=nucltop&blast_rank=69&RID=2A2RPRX4013","AB008591.1")
Bos taurus x Bos indicus clone pTZ57R-BoLA-A-6 MHC class I antigen-like (BoLA-A) gene, partial sequence	Bos indicus x Bos taurus	243	243	100%	2e-59	85.96	711	=HYPERLINK("https://www.ncbi.nlm.nih.gov/nucleotide/AY894412.1?report=genbank&log$=nucltop&blast_rank=70&RID=2A2RPRX4013","AY894412.1")
Pseudorca crassidens genes for major histocompatibility complex extended class I, class I and class III sub-region, complete cds	Pseudorca crassidens	241	241	99%	8e-59	85.84	1461181	=HYPERLINK("https://www.ncbi.nlm.nih.gov/nucleotide/AB989434.1?report=genbank&log$=nucltop&blast_rank=71&RID=2A2RPRX4013","AB989434.1")
PREDICTED: Eubalaena glacialis BOLA class I histocompatibility antigen, alpha chain BL3-7-like (LOC133095067), transcript variant X2, mRNA	Eubalaena glacialis	241	241	99%	8e-59	85.84	1468	=HYPERLINK("https://www.ncbi.nlm.nih.gov/nucleotide/XM_061195900.1?report=genbank&log$=nucltop&blast_rank=72&RID=2A2RPRX4013","XM_061195900.1")
PREDICTED: Eubalaena glacialis BOLA class I histocompatibility antigen, alpha chain BL3-7-like (LOC133095067), transcript variant X1, mRNA	Eubalaena glacialis	241	241	99%	8e-59	85.84	1252	=HYPERLINK("https://www.ncbi.nlm.nih.gov/nucleotide/XM_061195899.1?report=genbank&log$=nucltop&blast_rank=73&RID=2A2RPRX4013","XM_061195899.1")
PREDICTED: Balaenoptera ricei BOLA class I histocompatibility antigen, alpha chain BL3-7 (LOC132374512), mRNA	Balaenoptera ricei	241	241	99%	8e-59	85.84	1212	=HYPERLINK("https://www.ncbi.nlm.nih.gov/nucleotide/XM_059938246.1?report=genbank&log$=nucltop&blast_rank=74&RID=2A2RPRX4013","XM_059938246.1")
PREDICTED: Hippopotamus amphibius kiboko BOLA class I histocompatibility antigen, alpha chain BL3-7-like (LOC130832031), mRNA	Hippopotamus amphibius kiboko	241	241	99%	8e-59	85.84	1474	=HYPERLINK("https://www.ncbi.nlm.nih.gov/nucleotide/XM_057700571.1?report=genbank&log$=nucltop&blast_rank=75&RID=2A2RPRX4013","XM_057700571.1")
PREDICTED: Camelus bactrianus saoe class I histocompatibility antigen, A alpha chain (LOC105084049), mRNA	Camelus bactrianus	241	241	99%	8e-59	85.90	942	=HYPERLINK("https://www.ncbi.nlm.nih.gov/nucleotide/XM_010974081.2?report=genbank&log$=nucltop&blast_rank=76&RID=2A2RPRX4013","XM_010974081.2")
PREDICTED: Hippopotamus amphibius kiboko BOLA class I histocompatibility antigen, alpha chain BL3-7-like (LOC130832034), transcript variant X2, mRNA	Hippopotamus amphibius kiboko	239	239	100%	3e-58	85.53	1239	=HYPERLINK("https://www.ncbi.nlm.nih.gov/nucleotide/XM_057700576.1?report=genbank&log$=nucltop&blast_rank=77&RID=2A2RPRX4013","XM_057700576.1")
PREDICTED: Hippopotamus amphibius kiboko BOLA class I histocompatibility antigen, alpha chain BL3-7-like (LOC130832034), transcript variant X1, mRNA	Hippopotamus amphibius kiboko	239	239	100%	3e-58	85.53	1030	=HYPERLINK("https://www.ncbi.nlm.nih.gov/nucleotide/XM_057700575.1?report=genbank&log$=nucltop&blast_rank=78&RID=2A2RPRX4013","XM_057700575.1")
PREDICTED: Hippopotamus amphibius kiboko BOLA class I histocompatibility antigen, alpha chain BL3-7-like (LOC130831897), transcript variant X4, mRNA	Hippopotamus amphibius kiboko	239	239	100%	3e-58	85.59	1319	=HYPERLINK("https://www.ncbi.nlm.nih.gov/nucleotide/XM_057700363.1?report=genbank&log$=nucltop&blast_rank=79&RID=2A2RPRX4013","XM_057700363.1")
PREDICTED: Hippopotamus amphibius kiboko BOLA class I histocompatibility antigen, alpha chain BL3-7-like (LOC130831897), transcript variant X3, mRNA	Hippopotamus amphibius kiboko	239	239	100%	3e-58	85.59	1545	=HYPERLINK("https://www.ncbi.nlm.nih.gov/nucleotide/XM_057700361.1?report=genbank&log$=nucltop&blast_rank=80&RID=2A2RPRX4013","XM_057700361.1")
PREDICTED: Hippopotamus amphibius kiboko BOLA class I histocompatibility antigen, alpha chain BL3-7-like (LOC130831897), transcript variant X2, mRNA	Hippopotamus amphibius kiboko	239	239	100%	3e-58	85.59	1592	=HYPERLINK("https://www.ncbi.nlm.nih.gov/nucleotide/XM_057700360.1?report=genbank&log$=nucltop&blast_rank=81&RID=2A2RPRX4013","XM_057700360.1")
PREDICTED: Hippopotamus amphibius kiboko BOLA class I histocompatibility antigen, alpha chain BL3-7-like (LOC130831897), transcript variant X1, mRNA	Hippopotamus amphibius kiboko	239	239	100%	3e-58	85.59	1371	=HYPERLINK("https://www.ncbi.nlm.nih.gov/nucleotide/XM_057700359.1?report=genbank&log$=nucltop&blast_rank=82&RID=2A2RPRX4013","XM_057700359.1")
PREDICTED: Ursus arctos DLA class I histocompatibility antigen, A9/A9 alpha chain (LOC125283564), transcript variant X2, mRNA	Ursus arctos	239	239	98%	3e-58	85.78	1932	=HYPERLINK("https://www.ncbi.nlm.nih.gov/nucleotide/XM_048225651.2?report=genbank&log$=nucltop&blast_rank=83&RID=2A2RPRX4013","XM_048225651.2")
PREDICTED: Ursus arctos DLA class I histocompatibility antigen, A9/A9 alpha chain (LOC125283564), transcript variant X1, mRNA	Ursus arctos	239	239	98%	3e-58	85.78	1849	=HYPERLINK("https://www.ncbi.nlm.nih.gov/nucleotide/XM_057304954.1?report=genbank&log$=nucltop&blast_rank=84&RID=2A2RPRX4013","XM_057304954.1")
PREDICTED: Panthera pardus class I histocompatibility antigen, Gogo-B*0103 alpha chain-like (LOC128777755), transcript variant X3, mRNA	Panthera pardus	239	239	100%	3e-58	85.53	1571	=HYPERLINK("https://www.ncbi.nlm.nih.gov/nucleotide/XM_053905281.1?report=genbank&log$=nucltop&blast_rank=85&RID=2A2RPRX4013","XM_053905281.1")
PREDICTED: Panthera pardus class I histocompatibility antigen, Gogo-B*0103 alpha chain-like (LOC128777755), transcript variant X2, mRNA	Panthera pardus	239	239	100%	3e-58	85.53	1543	=HYPERLINK("https://www.ncbi.nlm.nih.gov/nucleotide/XM_053905280.1?report=genbank&log$=nucltop&blast_rank=86&RID=2A2RPRX4013","XM_053905280.1")
PREDICTED: Panthera pardus class I histocompatibility antigen, Gogo-B*0103 alpha chain-like (LOC128777755), transcript variant X1, mRNA	Panthera pardus	239	239	100%	3e-58	85.53	1537	=HYPERLINK("https://www.ncbi.nlm.nih.gov/nucleotide/XM_053905279.1?report=genbank&log$=nucltop&blast_rank=87&RID=2A2RPRX4013","XM_053905279.1")
Felis catus MHC class I antigen (FLAI-E) gene, FLAI-E-FLA-E*017:01:01:01 allele, complete cds	Felis catus	239	239	100%	3e-58	85.53	3262	=HYPERLINK("https://www.ncbi.nlm.nih.gov/nucleotide/MZ964740.1?report=genbank&log$=nucltop&blast_rank=88&RID=2A2RPRX4013","MZ964740.1")
Equus caballus MHC class I antigen (Eqca-1) gene, Eqca-1*015:01 allele, exons 2 and 3 and partial cds	Equus caballus	239	239	100%	3e-58	85.53	771	=HYPERLINK("https://www.ncbi.nlm.nih.gov/nucleotide/ON863449.1?report=genbank&log$=nucltop&blast_rank=89&RID=2A2RPRX4013","ON863449.1")
Equus caballus MHC class I antigen (Eqca-1) gene, Eqca-1*015:02 allele, exons 2 and 3 and partial cds	Equus caballus	239	239	100%	3e-58	85.53	771	=HYPERLINK("https://www.ncbi.nlm.nih.gov/nucleotide/ON863447.1?report=genbank&log$=nucltop&blast_rank=90&RID=2A2RPRX4013","ON863447.1")
Equus caballus MHC class I antigen (Eqca-1) gene, Eqca-1*014:01 allele, exons 2 and 3 and partial cds	Equus caballus	239	239	100%	3e-58	85.53	771	=HYPERLINK("https://www.ncbi.nlm.nih.gov/nucleotide/ON863436.1?report=genbank&log$=nucltop&blast_rank=91&RID=2A2RPRX4013","ON863436.1")
Bos taurus genome assembly, chromosome: 23	Bos taurus	239	417	100%	3e-58	85.78	52969557	=HYPERLINK("https://www.ncbi.nlm.nih.gov/nucleotide/LR962879.1?report=genbank&log$=nucltop&blast_rank=92&RID=2A2RPRX4013","LR962879.1")
Bos taurus isolate A40 MHC class I antigen mRNA, complete cds	Bos taurus	239	239	100%	3e-58	85.53	1129	=HYPERLINK("https://www.ncbi.nlm.nih.gov/nucleotide/KF831069.1?report=genbank&log$=nucltop&blast_rank=93&RID=2A2RPRX4013","KF831069.1")
Zalophus californianus MHC class I antigen (ZacaN) gene, ZacaN*09:01 allele, partial cds	Zalophus californianus	239	239	100%	3e-58	85.53	1584	=HYPERLINK("https://www.ncbi.nlm.nih.gov/nucleotide/MT631854.1?report=genbank&log$=nucltop&blast_rank=94&RID=2A2RPRX4013","MT631854.1")
Bison bison MHC class I alpha chain precursor (Bibi-N) mRNA, Bibi-N*01201 allele, partial cds	Bison bison	239	239	100%	3e-58	85.53	1079	=HYPERLINK("https://www.ncbi.nlm.nih.gov/nucleotide/DQ989124.1?report=genbank&log$=nucltop&blast_rank=95&RID=2A2RPRX4013","DQ989124.1")
Bison bison MHC class I alpha chain precursor (Bibi-N) mRNA, Bibi-N*0040202 allele, partial cds	Bison bison	239	239	100%	3e-58	85.53	1073	=HYPERLINK("https://www.ncbi.nlm.nih.gov/nucleotide/DQ989112.1?report=genbank&log$=nucltop&blast_rank=96&RID=2A2RPRX4013","DQ989112.1")
Bison bison MHC class I alpha chain precursor (Bibi-N) mRNA, Bibi-N*0040201 allele, partial cds	Bison bison	239	239	100%	3e-58	85.53	1073	=HYPERLINK("https://www.ncbi.nlm.nih.gov/nucleotide/DQ989111.1?report=genbank&log$=nucltop&blast_rank=97&RID=2A2RPRX4013","DQ989111.1")
Bison bison MHC class I alpha chain precursor (Bibi-N) mRNA, Bibi-N*00401 allele, partial cds	Bison bison	239	239	100%	3e-58	85.53	1073	=HYPERLINK("https://www.ncbi.nlm.nih.gov/nucleotide/DQ989110.1?report=genbank&log$=nucltop&blast_rank=98&RID=2A2RPRX4013","DQ989110.1")
Bison bison MHC class I alpha chain precursor (Bibi-N) mRNA, Bibi-N*00301 allele, partial cds	Bison bison	239	239	100%	3e-58	85.53	1079	=HYPERLINK("https://www.ncbi.nlm.nih.gov/nucleotide/DQ989109.1?report=genbank&log$=nucltop&blast_rank=99&RID=2A2RPRX4013","DQ989109.1")
Bos taurus isolate 15_16+_+B09.1_RC MHC class I antigen (BoLA) gene, partial cds	Bos taurus	239	239	100%	3e-58	85.53	1121	=HYPERLINK("https://www.ncbi.nlm.nih.gov/nucleotide/DQ121175.1?report=genbank&log$=nucltop&blast_rank=100&RID=2A2RPRX4013","DQ121175.1")
