## Supplementary material for "Characterization of both major histocompatibility complex classes in a wild social mammal: the banded mongoose": Blast results - MHCI exon 2: 2A2RPRX4013-Alignment-Descriptions Query 22 - Mumu class I-2_25.csv

Description	Scientific Name	Max Score	Total Score	Query Cover	E value	Per. ident	Acc. Len	Accession
PREDICTED: Ceratotherium simum simum HLA class I histocompatibility antigen, B-15 alpha chain-like (LOC101398910), mRNA	Ceratotherium simum simum	267	267	100%	1e-66	87.77	1529	=HYPERLINK("https://www.ncbi.nlm.nih.gov/nucleotide/XM_014796288.1?report=genbank&log$=nucltop&blast_rank=1&RID=2A2RPRX4013","XM_014796288.1")
PREDICTED: Globicephala melas BOLA class I histocompatibility antigen, alpha chain BL3-7-like (LOC115850966), transcript variant X2, mRNA	Globicephala melas	263	263	99%	2e-65	87.61	1308	=HYPERLINK("https://www.ncbi.nlm.nih.gov/nucleotide/XM_060307323.1?report=genbank&log$=nucltop&blast_rank=2&RID=2A2RPRX4013","XM_060307323.1")
PREDICTED: Globicephala melas BOLA class I histocompatibility antigen, alpha chain BL3-7-like (LOC115850966), transcript variant X1, mRNA	Globicephala melas	263	263	99%	2e-65	87.61	1256	=HYPERLINK("https://www.ncbi.nlm.nih.gov/nucleotide/XM_060307322.1?report=genbank&log$=nucltop&blast_rank=3&RID=2A2RPRX4013","XM_060307322.1")
PREDICTED: Delphinus delphis BOLA class I histocompatibility antigen, alpha chain BL3-7-like (LOC132432668), transcript variant X2, mRNA	Delphinus delphis	263	263	99%	2e-65	87.61	1480	=HYPERLINK("https://www.ncbi.nlm.nih.gov/nucleotide/XM_060023378.1?report=genbank&log$=nucltop&blast_rank=4&RID=2A2RPRX4013","XM_060023378.1")
PREDICTED: Delphinus delphis BOLA class I histocompatibility antigen, alpha chain BL3-7-like (LOC132432668), transcript variant X1, mRNA	Delphinus delphis	263	263	99%	2e-65	87.61	1446	=HYPERLINK("https://www.ncbi.nlm.nih.gov/nucleotide/XM_060023377.1?report=genbank&log$=nucltop&blast_rank=5&RID=2A2RPRX4013","XM_060023377.1")
PREDICTED: Equus quagga class I histocompatibility antigen, Gogo-B*0101 alpha chain-like (LOC124226057), transcript variant X2, mRNA	Equus quagga	261	261	100%	6e-65	87.28	1483	=HYPERLINK("https://www.ncbi.nlm.nih.gov/nucleotide/XM_046638858.1?report=genbank&log$=nucltop&blast_rank=6&RID=2A2RPRX4013","XM_046638858.1")
PREDICTED: Equus quagga class I histocompatibility antigen, Gogo-B*0101 alpha chain-like (LOC124226057), transcript variant X1, misc_RNA	Equus quagga	261	261	100%	6e-65	87.28	1482	=HYPERLINK("https://www.ncbi.nlm.nih.gov/nucleotide/XR_006885192.1?report=genbank&log$=nucltop&blast_rank=7&RID=2A2RPRX4013","XR_006885192.1")
PREDICTED: Equus przewalskii HLA class I histocompatibility antigen, B-14 alpha chain-like (LOC103544893), partial mRNA	Equus przewalskii	261	261	100%	6e-65	87.28	751	=HYPERLINK("https://www.ncbi.nlm.nih.gov/nucleotide/XM_008511667.1?report=genbank&log$=nucltop&blast_rank=8&RID=2A2RPRX4013","XM_008511667.1")
PREDICTED: Prionailurus bengalensis class I histocompatibility antigen, Gogo-B*0103 alpha chain-like (LOC122489348), transcript variant X8, mRNA	Prionailurus bengalensis	261	261	100%	6e-65	87.28	1671	=HYPERLINK("https://www.ncbi.nlm.nih.gov/nucleotide/XM_043591063.1?report=genbank&log$=nucltop&blast_rank=9&RID=2A2RPRX4013","XM_043591063.1")
PREDICTED: Prionailurus bengalensis class I histocompatibility antigen, Gogo-B*0103 alpha chain-like (LOC122489348), transcript variant X7, mRNA	Prionailurus bengalensis	261	261	100%	6e-65	87.28	1617	=HYPERLINK("https://www.ncbi.nlm.nih.gov/nucleotide/XM_043591062.1?report=genbank&log$=nucltop&blast_rank=10&RID=2A2RPRX4013","XM_043591062.1")
PREDICTED: Prionailurus bengalensis class I histocompatibility antigen, Gogo-B*0103 alpha chain-like (LOC122489348), transcript variant X6, mRNA	Prionailurus bengalensis	261	261	100%	6e-65	87.28	1613	=HYPERLINK("https://www.ncbi.nlm.nih.gov/nucleotide/XM_043591061.1?report=genbank&log$=nucltop&blast_rank=11&RID=2A2RPRX4013","XM_043591061.1")
PREDICTED: Prionailurus bengalensis class I histocompatibility antigen, Gogo-B*0103 alpha chain-like (LOC122489348), transcript variant X4, mRNA	Prionailurus bengalensis	261	261	100%	6e-65	87.28	1607	=HYPERLINK("https://www.ncbi.nlm.nih.gov/nucleotide/XM_043591059.1?report=genbank&log$=nucltop&blast_rank=12&RID=2A2RPRX4013","XM_043591059.1")
Halichoerus grypus MHC class I antigen (HagrN) gene, HagrN*09:01:03 allele, partial cds	Halichoerus grypus	261	261	100%	6e-65	87.28	2774	=HYPERLINK("https://www.ncbi.nlm.nih.gov/nucleotide/JX218927.1?report=genbank&log$=nucltop&blast_rank=13&RID=2A2RPRX4013","JX218927.1")
Panthera leo persica clone M147 MHC class I antigen gene, exon 2 and partial cds	Panthera leo persica	261	261	100%	6e-65	87.34	265	=HYPERLINK("https://www.ncbi.nlm.nih.gov/nucleotide/AY909816.1?report=genbank&log$=nucltop&blast_rank=14&RID=2A2RPRX4013","AY909816.1")
Leopardus pardalis clone LPAI70B major histocompatibility complex class I antigen (FLA-I) mRNA, partial cds	Leopardus pardalis	261	261	100%	6e-65	87.28	1038	=HYPERLINK("https://www.ncbi.nlm.nih.gov/nucleotide/U07678.1?report=genbank&log$=nucltop&blast_rank=15&RID=2A2RPRX4013","U07678.1")
Martes zibellina MHC class I antigen (Mazi-MHCI) gene, Mazi-MHCI*01 allele, partial cds	Martes zibellina	259	259	89%	2e-64	89.66	693	=HYPERLINK("https://www.ncbi.nlm.nih.gov/nucleotide/MN274976.1?report=genbank&log$=nucltop&blast_rank=16&RID=2A2RPRX4013","MN274976.1")
Homo sapiens MHC class I antigen (HLA-B) gene, HLA-B*54 variant allele, partial cds	Homo sapiens	259	259	98%	2e-64	87.50	646	=HYPERLINK("https://www.ncbi.nlm.nih.gov/nucleotide/KU258148.1?report=genbank&log$=nucltop&blast_rank=17&RID=2A2RPRX4013","KU258148.1")
Felis catus isolate EH4-0-27 MHC class I antigen (FLAI-K) pseudogene, FLAI-K-FLA-K*008:02:01:01Q allele, partial sequence	Felis catus	257	257	91%	8e-64	88.94	3260	=HYPERLINK("https://www.ncbi.nlm.nih.gov/nucleotide/MK753258.1?report=genbank&log$=nucltop&blast_rank=18&RID=2A2RPRX4013","MK753258.1")
PREDICTED: Balaenoptera ricei BOLA class I histocompatibility antigen, alpha chain BL3-7-like (LOC132374539), mRNA	Balaenoptera ricei	257	257	99%	8e-64	87.17	1445	=HYPERLINK("https://www.ncbi.nlm.nih.gov/nucleotide/XM_059938321.1?report=genbank&log$=nucltop&blast_rank=19&RID=2A2RPRX4013","XM_059938321.1")
Halichoerus grypus MHC class I antigen (HagrN) gene, HagrN-Hagr-ex2ST*05:03 allele, exon 2 and partial cds	Halichoerus grypus	257	257	91%	8e-64	88.94	232	=HYPERLINK("https://www.ncbi.nlm.nih.gov/nucleotide/OM648971.1?report=genbank&log$=nucltop&blast_rank=20&RID=2A2RPRX4013","OM648971.1")
Felis catus MHC class I antigen (FLAI-K) gene, FLAI-K*00801 allele, exons 2, 3 and partial cds	Felis catus	257	257	91%	8e-64	88.94	743	=HYPERLINK("https://www.ncbi.nlm.nih.gov/nucleotide/KC763045.1?report=genbank&log$=nucltop&blast_rank=21&RID=2A2RPRX4013","KC763045.1")
PREDICTED: Balaenoptera musculus BOLA class I histocompatibility antigen, alpha chain BL3-7-like (LOC118903671), transcript variant X3, mRNA	Balaenoptera musculus	257	257	99%	8e-64	87.17	1487	=HYPERLINK("https://www.ncbi.nlm.nih.gov/nucleotide/XM_036868944.1?report=genbank&log$=nucltop&blast_rank=22&RID=2A2RPRX4013","XM_036868944.1")
PREDICTED: Balaenoptera musculus BOLA class I histocompatibility antigen, alpha chain BL3-7-like (LOC118903671), transcript variant X2, mRNA	Balaenoptera musculus	257	257	99%	8e-64	87.17	1608	=HYPERLINK("https://www.ncbi.nlm.nih.gov/nucleotide/XM_036868943.1?report=genbank&log$=nucltop&blast_rank=23&RID=2A2RPRX4013","XM_036868943.1")
PREDICTED: Balaenoptera musculus BOLA class I histocompatibility antigen, alpha chain BL3-7-like (LOC118903671), transcript variant X1, mRNA	Balaenoptera musculus	257	257	99%	8e-64	87.17	1262	=HYPERLINK("https://www.ncbi.nlm.nih.gov/nucleotide/XM_036868942.1?report=genbank&log$=nucltop&blast_rank=24&RID=2A2RPRX4013","XM_036868942.1")
Felis catus clone FLAB9 major histocompatibility complex class I antigen (FLA-I) mRNA, partial cds	Felis catus	257	257	91%	8e-64	88.94	1439	=HYPERLINK("https://www.ncbi.nlm.nih.gov/nucleotide/U07672.1?report=genbank&log$=nucltop&blast_rank=25&RID=2A2RPRX4013","U07672.1")
PREDICTED: Tursiops truncatus BOLA class I histocompatibility antigen, alpha chain BL3-7-like (LOC117313796), transcript variant X2, mRNA	Tursiops truncatus	255	255	100%	3e-63	86.84	1459	=HYPERLINK("https://www.ncbi.nlm.nih.gov/nucleotide/XM_033863920.1?report=genbank&log$=nucltop&blast_rank=26&RID=2A2RPRX4013","XM_033863920.1")
PREDICTED: Tursiops truncatus BOLA class I histocompatibility antigen, alpha chain BL3-7-like (LOC117313796), transcript variant X1, mRNA	Tursiops truncatus	255	255	100%	3e-63	86.84	1349	=HYPERLINK("https://www.ncbi.nlm.nih.gov/nucleotide/XM_033863919.1?report=genbank&log$=nucltop&blast_rank=27&RID=2A2RPRX4013","XM_033863919.1")
PREDICTED: Panthera onca saoe class I histocompatibility antigen, A alpha chain-like (LOC132667899), mRNA	Panthera onca	255	255	100%	3e-63	86.90	686	=HYPERLINK("https://www.ncbi.nlm.nih.gov/nucleotide/XM_060617162.1?report=genbank&log$=nucltop&blast_rank=28&RID=2A2RPRX4013","XM_060617162.1")
Macaca fascicularis mRNA for MHC class I protein (Mafa-A1 gene), isolate AC227, allele Mafa-A1*068:03	Macaca fascicularis	255	255	100%	3e-63	86.84	1098	=HYPERLINK("https://www.ncbi.nlm.nih.gov/nucleotide/LT559145.1?report=genbank&log$=nucltop&blast_rank=29&RID=2A2RPRX4013","LT559145.1")
Equus caballus MHC class I antigen (Eqca-1) gene, Eqca-1*029:01 allele, exons 2 and 3 and partial cds	Equus caballus	255	255	100%	3e-63	86.84	771	=HYPERLINK("https://www.ncbi.nlm.nih.gov/nucleotide/ON863458.1?report=genbank&log$=nucltop&blast_rank=30&RID=2A2RPRX4013","ON863458.1")
Equus caballus MHC class I antigen (Eqca-1) gene, Eqca-1*030:01 allele, exons 2 and 3 and partial cds	Equus caballus	255	255	100%	3e-63	86.84	771	=HYPERLINK("https://www.ncbi.nlm.nih.gov/nucleotide/ON863457.1?report=genbank&log$=nucltop&blast_rank=31&RID=2A2RPRX4013","ON863457.1")
Homo sapiens clone C_110607_05062 MHC class I antigen (HLA-C) gene, exons 2, 3 and partial cds	Homo sapiens	255	255	98%	3e-63	87.11	788	=HYPERLINK("https://www.ncbi.nlm.nih.gov/nucleotide/KF501518.1?report=genbank&log$=nucltop&blast_rank=32&RID=2A2RPRX4013","KF501518.1")
Macaca fascicularis partial mRNA for MHC class I antigen (Mafa-A1 gene), isolate AC177, allele Mafa-A1*068:03	Macaca fascicularis	255	255	100%	3e-63	86.84	659	=HYPERLINK("https://www.ncbi.nlm.nih.gov/nucleotide/HG977445.1?report=genbank&log$=nucltop&blast_rank=33&RID=2A2RPRX4013","HG977445.1")
Halichoerus grypus MHC class I antigen (HagrN) gene, HagrN*09:01:02 allele, partial cds	Halichoerus grypus	255	255	100%	3e-63	86.84	2774	=HYPERLINK("https://www.ncbi.nlm.nih.gov/nucleotide/JX218925.1?report=genbank&log$=nucltop&blast_rank=34&RID=2A2RPRX4013","JX218925.1")
Homo sapiens, HLA-C gene for MHC class I antigen, cell line DKMS-LSL_ID16210317_C_1, allele HLA-C*03:new	Homo sapiens	255	255	100%	3e-63	86.84	4113	=HYPERLINK("https://www.ncbi.nlm.nih.gov/nucleotide/LR798183.1?report=genbank&log$=nucltop&blast_rank=35&RID=2A2RPRX4013","LR798183.1")
Macaca fascicularis Mafa-A mRNA for MHC class I antigen, partial cds, allele: Mafa-A1*068:02	Macaca fascicularis	255	255	100%	3e-63	86.84	644	=HYPERLINK("https://www.ncbi.nlm.nih.gov/nucleotide/AB569217.1?report=genbank&log$=nucltop&blast_rank=36&RID=2A2RPRX4013","AB569217.1")
Macaca fascicularis mRNA for MHC class I antigen, Mafa-A1*068:01 allele	Macaca fascicularis	255	255	100%	3e-63	86.84	1098	=HYPERLINK("https://www.ncbi.nlm.nih.gov/nucleotide/AM295856.2?report=genbank&log$=nucltop&blast_rank=37&RID=2A2RPRX4013","AM295856.2")
Lemur catta gene for MHC class I antigen, partial cds, allele: Leca-W04*05	Lemur catta	255	255	100%	3e-63	86.96	735	=HYPERLINK("https://www.ncbi.nlm.nih.gov/nucleotide/AB098430.1?report=genbank&log$=nucltop&blast_rank=38&RID=2A2RPRX4013","AB098430.1")
Homo sapiens MHC class I antigen (HLA-B) gene, HLA-B*54var allele, complete cds	Homo sapiens	254	254	98%	1e-62	87.05	3322	=HYPERLINK("https://www.ncbi.nlm.nih.gov/nucleotide/OR123794.1?report=genbank&log$=nucltop&blast_rank=39&RID=2A2RPRX4013","OR123794.1")
Homo sapiens MHC class I antigen (HLA-B) gene, HLA-B*54 allele, partial cds	Homo sapiens	254	254	98%	1e-62	87.05	791	=HYPERLINK("https://www.ncbi.nlm.nih.gov/nucleotide/HQ651232.1?report=genbank&log$=nucltop&blast_rank=40&RID=2A2RPRX4013","HQ651232.1")
Stenella attenuata MHC class I antigen (Stat-I) mRNA, Stat-I*03 allele, partial cds	Stenella attenuata	252	252	99%	4e-62	86.73	822	=HYPERLINK("https://www.ncbi.nlm.nih.gov/nucleotide/KU757463.1?report=genbank&log$=nucltop&blast_rank=41&RID=2A2RPRX4013","KU757463.1")
Felis catus MHC class I antigen (FLAI-E) gene, FLAI-E-FLA-E*007:01:01:01 allele, complete cds	Felis catus	252	252	91%	4e-62	88.46	3203	=HYPERLINK("https://www.ncbi.nlm.nih.gov/nucleotide/MZ964725.1?report=genbank&log$=nucltop&blast_rank=42&RID=2A2RPRX4013","MZ964725.1")
Felis catus MHC class I antigen (FLAI-E) gene, FLAI-E*00701 allele, exons 2, 3 and partial cds	Felis catus	252	252	91%	4e-62	88.46	745	=HYPERLINK("https://www.ncbi.nlm.nih.gov/nucleotide/KC763018.1?report=genbank&log$=nucltop&blast_rank=43&RID=2A2RPRX4013","KC763018.1")
PREDICTED: Balaenoptera musculus BOLA class I histocompatibility antigen, alpha chain BL3-7-like (LOC118903643), mRNA	Balaenoptera musculus	252	252	99%	4e-62	86.73	1857	=HYPERLINK("https://www.ncbi.nlm.nih.gov/nucleotide/XM_036868912.1?report=genbank&log$=nucltop&blast_rank=44&RID=2A2RPRX4013","XM_036868912.1")
Homo sapiens clone C_111180_00263 MHC class I antigen (HLA-C) gene, exons 2, 3 and partial cds	Homo sapiens	250	250	100%	1e-61	86.40	788	=HYPERLINK("https://www.ncbi.nlm.nih.gov/nucleotide/KT037052.1?report=genbank&log$=nucltop&blast_rank=45&RID=2A2RPRX4013","KT037052.1")
Homo sapiens clone C_111148_00223 MHC class I antigen (HLA-C) gene, exons 2, 3 and partial cds	Homo sapiens	250	250	98%	1e-61	86.67	788	=HYPERLINK("https://www.ncbi.nlm.nih.gov/nucleotide/KR270578.1?report=genbank&log$=nucltop&blast_rank=46&RID=2A2RPRX4013","KR270578.1")
Homo sapiens MHC class I antigen (HLA-C) gene, HLA-C*14_02_01e2 allele, complete cds	Homo sapiens	250	250	98%	1e-61	86.67	4304	=HYPERLINK("https://www.ncbi.nlm.nih.gov/nucleotide/KU319221.1?report=genbank&log$=nucltop&blast_rank=47&RID=2A2RPRX4013","KU319221.1")
Homo sapiens MHC class I antigen (HLA-C) gene, HLA-C*14_02_01e1 allele, complete cds	Homo sapiens	250	250	98%	1e-61	86.67	4304	=HYPERLINK("https://www.ncbi.nlm.nih.gov/nucleotide/KU319220.1?report=genbank&log$=nucltop&blast_rank=48&RID=2A2RPRX4013","KU319220.1")
PREDICTED: Diceros bicornis minor patr class I histocompatibility antigen, B-2 alpha chain-like (LOC131413910), misc_RNA	Diceros bicornis minor	250	250	100%	1e-61	86.52	1665	=HYPERLINK("https://www.ncbi.nlm.nih.gov/nucleotide/XR_009222059.1?report=genbank&log$=nucltop&blast_rank=49&RID=2A2RPRX4013","XR_009222059.1")
Homo sapiens HLA-C gene for MHC class I antigen, allele HLA-C*14:02:01:NEW	Homo sapiens	250	250	98%	1e-61	86.67	5355	=HYPERLINK("https://www.ncbi.nlm.nih.gov/nucleotide/OY496704.1?report=genbank&log$=nucltop&blast_rank=50&RID=2A2RPRX4013","OY496704.1")
Homo sapiens isolate AMC-C-E-003 MHC class I protein (HLA-C) gene, HLA-C*14var allele, complete cds	Homo sapiens	250	250	98%	1e-61	86.67	3350	=HYPERLINK("https://www.ncbi.nlm.nih.gov/nucleotide/OQ599598.1?report=genbank&log$=nucltop&blast_rank=51&RID=2A2RPRX4013","OQ599598.1")
Homo sapiens MHC class I antigen (HLA-C) gene, HLA-C*14:NEW allele, complete cds	Homo sapiens	250	250	98%	1e-61	86.67	2895	=HYPERLINK("https://www.ncbi.nlm.nih.gov/nucleotide/KU528606.1?report=genbank&log$=nucltop&blast_rank=52&RID=2A2RPRX4013","KU528606.1")
Homo sapiens clone C_113379_09947 MHC class I antigen (HLA-C) gene, complete cds	Homo sapiens	250	250	98%	1e-61	86.67	2966	=HYPERLINK("https://www.ncbi.nlm.nih.gov/nucleotide/ON376280.1?report=genbank&log$=nucltop&blast_rank=53&RID=2A2RPRX4013","ON376280.1")
Homo sapiens isolate IND011642 MHC class I antigen (HLA-C) gene, HLA-C*14 allele, partial cds	Homo sapiens	250	250	98%	1e-61	86.67	646	=HYPERLINK("https://www.ncbi.nlm.nih.gov/nucleotide/OP974623.1?report=genbank&log$=nucltop&blast_rank=54&RID=2A2RPRX4013","OP974623.1")
Homo sapiens clone C_111065_00145 MHC class I antigen (HLA-C) gene, exons 2, 3 and partial cds	Homo sapiens	250	250	98%	1e-61	86.67	788	=HYPERLINK("https://www.ncbi.nlm.nih.gov/nucleotide/KP711788.1?report=genbank&log$=nucltop&blast_rank=55&RID=2A2RPRX4013","KP711788.1")
Macaca fascicularis mRNA for MHC class I protein (Mafa-A1 gene), isolate GC052, allele Mafa-A1*055:02	Macaca fascicularis	250	250	98%	1e-61	86.67	1098	=HYPERLINK("https://www.ncbi.nlm.nih.gov/nucleotide/LN994414.1?report=genbank&log$=nucltop&blast_rank=56&RID=2A2RPRX4013","LN994414.1")
Macaca fascicularis mRNA for MHC class I protein (Mafa-A1 gene), isolate GC042, allele Mafa-A1*055:01	Macaca fascicularis	250	250	100%	1e-61	86.40	1098	=HYPERLINK("https://www.ncbi.nlm.nih.gov/nucleotide/LN994413.1?report=genbank&log$=nucltop&blast_rank=57&RID=2A2RPRX4013","LN994413.1")
Homo sapiens isolate 1794762 MHC class II antigen (HLA) gene, HLA-C*03 allele, partial cds	Homo sapiens	250	250	100%	1e-61	86.40	1022	=HYPERLINK("https://www.ncbi.nlm.nih.gov/nucleotide/KP716826.1?report=genbank&log$=nucltop&blast_rank=58&RID=2A2RPRX4013","KP716826.1")
Homo sapiens clone C_113345_09933 MHC class I antigen (HLA-C) gene, complete cds	Homo sapiens	250	250	100%	1e-61	86.40	2967	=HYPERLINK("https://www.ncbi.nlm.nih.gov/nucleotide/ON055102.1?report=genbank&log$=nucltop&blast_rank=59&RID=2A2RPRX4013","ON055102.1")
Homo sapiens clone C_113309_09886 nonfunctional MHC class I antigen (HLA-C) gene, complete sequence	Homo sapiens	250	250	98%	1e-61	86.67	2966	=HYPERLINK("https://www.ncbi.nlm.nih.gov/nucleotide/OM688046.1?report=genbank&log$=nucltop&blast_rank=60&RID=2A2RPRX4013","OM688046.1")
Homo sapiens, HLA-C gene for MHC class I antigen, cell line DKMS-LSL_ID19402659_C_1, allele HLA-C*14:new	Homo sapiens	250	250	98%	1e-61	86.67	3894	=HYPERLINK("https://www.ncbi.nlm.nih.gov/nucleotide/OU928472.1?report=genbank&log$=nucltop&blast_rank=61&RID=2A2RPRX4013","OU928472.1")
Homo sapiens, HLA-C gene for MHC class I antigen, cell line DKMS-LSL_ID19402658_C_1, allele HLA-C*14:new	Homo sapiens	250	250	98%	1e-61	86.67	3894	=HYPERLINK("https://www.ncbi.nlm.nih.gov/nucleotide/OU928471.1?report=genbank&log$=nucltop&blast_rank=62&RID=2A2RPRX4013","OU928471.1")
Homo sapiens MHC class I antigen (HLA-C) gene, HLA-C*14var allele, exons 1 through 6 and partial cds	Homo sapiens	250	250	98%	1e-61	86.67	2959	=HYPERLINK("https://www.ncbi.nlm.nih.gov/nucleotide/ON166830.1?report=genbank&log$=nucltop&blast_rank=63&RID=2A2RPRX4013","ON166830.1")
Homo sapiens clone C_113271_09866 MHC class I antigen (HLA-C) gene, exons 2 and 3 and partial cds	Homo sapiens	250	250	98%	1e-61	86.67	1111	=HYPERLINK("https://www.ncbi.nlm.nih.gov/nucleotide/OM058318.1?report=genbank&log$=nucltop&blast_rank=64&RID=2A2RPRX4013","OM058318.1")
Homo sapiens clone C_113245_10338 MHC class I antigen (HLA-C) gene, complete cds	Homo sapiens	250	250	100%	1e-61	86.40	2966	=HYPERLINK("https://www.ncbi.nlm.nih.gov/nucleotide/OL813206.1?report=genbank&log$=nucltop&blast_rank=65&RID=2A2RPRX4013","OL813206.1")
Homo sapiens clone C_113245_10292 MHC class I antigen (HLA-C) gene, complete cds	Homo sapiens	250	250	98%	1e-61	86.67	2967	=HYPERLINK("https://www.ncbi.nlm.nih.gov/nucleotide/OL813160.1?report=genbank&log$=nucltop&blast_rank=66&RID=2A2RPRX4013","OL813160.1")
Homo sapiens clone C_113245_10180 MHC class I antigen (HLA-C) gene, complete cds	Homo sapiens	250	250	98%	1e-61	86.67	2967	=HYPERLINK("https://www.ncbi.nlm.nih.gov/nucleotide/OL813048.1?report=genbank&log$=nucltop&blast_rank=67&RID=2A2RPRX4013","OL813048.1")
Homo sapiens clone C_113245_10179 MHC class I antigen (HLA-C) gene, complete cds	Homo sapiens	250	250	98%	1e-61	86.67	2967	=HYPERLINK("https://www.ncbi.nlm.nih.gov/nucleotide/OL813047.1?report=genbank&log$=nucltop&blast_rank=68&RID=2A2RPRX4013","OL813047.1")
Homo sapiens clone C_113245_10178 MHC class I antigen (HLA-C) gene, complete cds	Homo sapiens	250	250	98%	1e-61	86.67	2967	=HYPERLINK("https://www.ncbi.nlm.nih.gov/nucleotide/OL813046.1?report=genbank&log$=nucltop&blast_rank=69&RID=2A2RPRX4013","OL813046.1")
Homo sapiens clone C_113245_10059 MHC class I antigen (HLA-C) gene, complete cds	Homo sapiens	250	250	98%	1e-61	86.67	2967	=HYPERLINK("https://www.ncbi.nlm.nih.gov/nucleotide/OL812927.1?report=genbank&log$=nucltop&blast_rank=70&RID=2A2RPRX4013","OL812927.1")
Homo sapiens clone C_113245_10058 MHC class I antigen (HLA-C) gene, complete cds	Homo sapiens	250	250	98%	1e-61	86.67	2967	=HYPERLINK("https://www.ncbi.nlm.nih.gov/nucleotide/OL812926.1?report=genbank&log$=nucltop&blast_rank=71&RID=2A2RPRX4013","OL812926.1")
Homo sapiens clone C_113245_10057 MHC class I antigen (HLA-C) gene, complete cds	Homo sapiens	250	250	98%	1e-61	86.67	2967	=HYPERLINK("https://www.ncbi.nlm.nih.gov/nucleotide/OL812925.1?report=genbank&log$=nucltop&blast_rank=72&RID=2A2RPRX4013","OL812925.1")
Homo sapiens clone C_113245_10056 MHC class I antigen (HLA-C) gene, complete cds	Homo sapiens	250	250	98%	1e-61	86.67	2967	=HYPERLINK("https://www.ncbi.nlm.nih.gov/nucleotide/OL812924.1?report=genbank&log$=nucltop&blast_rank=73&RID=2A2RPRX4013","OL812924.1")
Homo sapiens clone C_113245_09926 MHC class I antigen (HLA-C) gene, complete cds	Homo sapiens	250	250	98%	1e-61	86.67	2967	=HYPERLINK("https://www.ncbi.nlm.nih.gov/nucleotide/OL812794.1?report=genbank&log$=nucltop&blast_rank=74&RID=2A2RPRX4013","OL812794.1")
Homo sapiens clone C_113245_09882 MHC class I antigen (HLA-C) gene, complete cds	Homo sapiens	250	250	98%	1e-61	86.67	2967	=HYPERLINK("https://www.ncbi.nlm.nih.gov/nucleotide/OL812750.1?report=genbank&log$=nucltop&blast_rank=75&RID=2A2RPRX4013","OL812750.1")
Homo sapiens, HLA-C gene for MHC class I antigen, cell line DKMS-LSL_ID18877418_C_1, allele HLA-C*03:new	Homo sapiens	250	250	100%	1e-61	86.40	3904	=HYPERLINK("https://www.ncbi.nlm.nih.gov/nucleotide/LR993045.1?report=genbank&log$=nucltop&blast_rank=76&RID=2A2RPRX4013","LR993045.1")
Homo sapiens, HLA-C gene for MHC class I antigen, cell line DKMS-LSL_ID18795627_C_1, allele HLA-C*14:new	Homo sapiens	250	250	98%	1e-61	86.67	3904	=HYPERLINK("https://www.ncbi.nlm.nih.gov/nucleotide/LR993033.1?report=genbank&log$=nucltop&blast_rank=77&RID=2A2RPRX4013","LR993033.1")
Homo sapiens clone C_110870_05307 MHC class I antigen (HLA-C) gene, exons 2, 3 and partial cds	Homo sapiens	250	250	98%	1e-61	86.67	788	=HYPERLINK("https://www.ncbi.nlm.nih.gov/nucleotide/KJ923278.1?report=genbank&log$=nucltop&blast_rank=78&RID=2A2RPRX4013","KJ923278.1")
Homo sapiens MHC class I antigen (HLA-C) gene, HLA-C*14:02:01:01v2var allele, complete cds	Homo sapiens	250	250	98%	1e-61	86.67	3350	=HYPERLINK("https://www.ncbi.nlm.nih.gov/nucleotide/OM674456.1?report=genbank&log$=nucltop&blast_rank=79&RID=2A2RPRX4013","OM674456.1")
Homo sapiens clone C_110842_05274 MHC class I antigen (HLA-C) gene, exons 2, 3 and partial cds	Homo sapiens	250	250	98%	1e-61	86.67	788	=HYPERLINK("https://www.ncbi.nlm.nih.gov/nucleotide/KJ749786.1?report=genbank&log$=nucltop&blast_rank=80&RID=2A2RPRX4013","KJ749786.1")
Homo sapiens clone C_110798_05244 MHC class I antigen (HLA-C) gene, exons 2, 3 and partial cds	Homo sapiens	250	250	98%	1e-61	86.67	788	=HYPERLINK("https://www.ncbi.nlm.nih.gov/nucleotide/KJ564316.1?report=genbank&log$=nucltop&blast_rank=81&RID=2A2RPRX4013","KJ564316.1")
Homo sapiens MHC class I antigen (HLA-C) gene, HLA-C*03 allele, partial cds	Homo sapiens	250	250	100%	1e-61	86.40	1696	=HYPERLINK("https://www.ncbi.nlm.nih.gov/nucleotide/OP617457.1?report=genbank&log$=nucltop&blast_rank=82&RID=2A2RPRX4013","OP617457.1")
Equus caballus MHC class I antigen (Eqca-1) gene, Eqca-1*021:01 allele, exons 2 and 3 and partial cds	Equus caballus	250	250	100%	1e-61	86.40	771	=HYPERLINK("https://www.ncbi.nlm.nih.gov/nucleotide/ON863459.1?report=genbank&log$=nucltop&blast_rank=83&RID=2A2RPRX4013","ON863459.1")
Equus caballus MHC class I antigen (Eqca-1) gene, Eqca-1-Eqca-022:01 allele, exons 2 and 3 and partial cds	Equus caballus	250	250	100%	1e-61	86.40	771	=HYPERLINK("https://www.ncbi.nlm.nih.gov/nucleotide/ON863435.1?report=genbank&log$=nucltop&blast_rank=84&RID=2A2RPRX4013","ON863435.1")
Homo sapiens HLA-C gene for MHC class I antigen, allele HLA-C*14:02:12, cell line DKMS-LSL-C-410	Homo sapiens	250	250	98%	1e-61	86.67	3349	=HYPERLINK("https://www.ncbi.nlm.nih.gov/nucleotide/LN811522.1?report=genbank&log$=nucltop&blast_rank=85&RID=2A2RPRX4013","LN811522.1")
Homo sapiens HLA-C gene for MHC class I antigen, allele HLA-C*14:new, cell line DKMS-LSL-C-409	Homo sapiens	250	250	98%	1e-61	86.67	3349	=HYPERLINK("https://www.ncbi.nlm.nih.gov/nucleotide/LN811520.1?report=genbank&log$=nucltop&blast_rank=86&RID=2A2RPRX4013","LN811520.1")
Homo sapiens HLA-C gene for MHC class I antigen, allele HLA-C*14:new, cell line DKMS-LSL-C-397	Homo sapiens	250	250	98%	1e-61	86.67	3349	=HYPERLINK("https://www.ncbi.nlm.nih.gov/nucleotide/LN811509.1?report=genbank&log$=nucltop&blast_rank=87&RID=2A2RPRX4013","LN811509.1")
Homo sapiens clone C_113168_09789 MHC class I antigen (HLA-C) gene, complete cds	Homo sapiens	250	250	98%	1e-61	86.67	2967	=HYPERLINK("https://www.ncbi.nlm.nih.gov/nucleotide/MZ967459.1?report=genbank&log$=nucltop&blast_rank=88&RID=2A2RPRX4013","MZ967459.1")
Homo sapiens clone C_113168_09730 nonfunctional MHC class I antigen (HLA-C) gene, complete sequence	Homo sapiens	250	250	98%	1e-61	86.67	2967	=HYPERLINK("https://www.ncbi.nlm.nih.gov/nucleotide/MZ967400.1?report=genbank&log$=nucltop&blast_rank=89&RID=2A2RPRX4013","MZ967400.1")
Homo sapiens clone C_113168_09626 MHC class I antigen (HLA-C) gene, complete cds	Homo sapiens	250	250	98%	1e-61	86.67	2967	=HYPERLINK("https://www.ncbi.nlm.nih.gov/nucleotide/MZ967296.1?report=genbank&log$=nucltop&blast_rank=90&RID=2A2RPRX4013","MZ967296.1")
Homo sapiens clone C_113168_09571 MHC class I antigen (HLA-C) gene, complete cds	Homo sapiens	250	250	98%	1e-61	86.67	2967	=HYPERLINK("https://www.ncbi.nlm.nih.gov/nucleotide/MZ967241.1?report=genbank&log$=nucltop&blast_rank=91&RID=2A2RPRX4013","MZ967241.1")
Homo sapiens clone C_113168_09547 MHC class I antigen (HLA-C) gene, complete cds	Homo sapiens	250	250	98%	1e-61	86.67	2967	=HYPERLINK("https://www.ncbi.nlm.nih.gov/nucleotide/MZ967217.1?report=genbank&log$=nucltop&blast_rank=92&RID=2A2RPRX4013","MZ967217.1")
Homo sapiens clone C_113168_09512 MHC class I antigen (HLA-C) gene, complete cds	Homo sapiens	250	250	98%	1e-61	86.67	2967	=HYPERLINK("https://www.ncbi.nlm.nih.gov/nucleotide/MZ967182.1?report=genbank&log$=nucltop&blast_rank=93&RID=2A2RPRX4013","MZ967182.1")
Homo sapiens clone C_113168_09506 MHC class I antigen (HLA-C) gene, complete cds	Homo sapiens	250	250	98%	1e-61	86.67	2967	=HYPERLINK("https://www.ncbi.nlm.nih.gov/nucleotide/MZ967176.1?report=genbank&log$=nucltop&blast_rank=94&RID=2A2RPRX4013","MZ967176.1")
Homo sapiens clone C_113168_09471 MHC class I antigen (HLA-C) gene, complete cds	Homo sapiens	250	250	98%	1e-61	86.67	2967	=HYPERLINK("https://www.ncbi.nlm.nih.gov/nucleotide/MZ967141.1?report=genbank&log$=nucltop&blast_rank=95&RID=2A2RPRX4013","MZ967141.1")
Homo sapiens clone C_113146_09397 MHC class I antigen (HLA-C) gene, complete cds	Homo sapiens	250	250	98%	1e-61	86.67	2967	=HYPERLINK("https://www.ncbi.nlm.nih.gov/nucleotide/MZ747606.1?report=genbank&log$=nucltop&blast_rank=96&RID=2A2RPRX4013","MZ747606.1")
Homo sapiens MHC class I antigen (HLA-C) gene, HLA-C*14var allele, complete cds	Homo sapiens	250	250	98%	1e-61	86.67	4219	=HYPERLINK("https://www.ncbi.nlm.nih.gov/nucleotide/MZ668714.1?report=genbank&log$=nucltop&blast_rank=97&RID=2A2RPRX4013","MZ668714.1")
Homo sapiens MHC class I antigen (HLA-C) gene, HLA-C*14var allele, complete cds	Homo sapiens	250	250	98%	1e-61	86.67	3350	=HYPERLINK("https://www.ncbi.nlm.nih.gov/nucleotide/ON454662.1?report=genbank&log$=nucltop&blast_rank=98&RID=2A2RPRX4013","ON454662.1")
Homo sapiens clone C_113109_09359 MHC class I antigen (HLA-C) gene, complete cds	Homo sapiens	250	250	98%	1e-61	86.67	2967	=HYPERLINK("https://www.ncbi.nlm.nih.gov/nucleotide/MZ474547.1?report=genbank&log$=nucltop&blast_rank=99&RID=2A2RPRX4013","MZ474547.1")
Homo sapiens clone C_113084_09335 MHC class I antigen (HLA-C) gene, complete cds	Homo sapiens	250	250	98%	1e-61	86.67	2967	=HYPERLINK("https://www.ncbi.nlm.nih.gov/nucleotide/MZ287219.1?report=genbank&log$=nucltop&blast_rank=100&RID=2A2RPRX4013","MZ287219.1")
