## Supplementary material for "Characterization of both major histocompatibility complex classes in a wild social mammal: the banded mongoose": Blast results - MHCI exon 2: 2A2RPRX4013-Alignment-Descriptions Query 23 - Mumu class I-2_33.csv

Description	Scientific Name	Max Score	Total Score	Query Cover	E value	Per. ident	Acc. Len	Accession
PREDICTED: Equus przewalskii HLA class I histocompatibility antigen, B-14 alpha chain-like (LOC103544893), partial mRNA	Equus przewalskii	333	333	100%	1e-86	92.98	751	=HYPERLINK("https://www.ncbi.nlm.nih.gov/nucleotide/XM_008511667.1?report=genbank&log$=nucltop&blast_rank=1&RID=2A2RPRX4013","XM_008511667.1")
PREDICTED: Globicephala melas BOLA class I histocompatibility antigen, alpha chain BL3-7-like (LOC115850966), transcript variant X2, mRNA	Globicephala melas	329	329	99%	2e-85	92.92	1308	=HYPERLINK("https://www.ncbi.nlm.nih.gov/nucleotide/XM_060307323.1?report=genbank&log$=nucltop&blast_rank=2&RID=2A2RPRX4013","XM_060307323.1")
PREDICTED: Globicephala melas BOLA class I histocompatibility antigen, alpha chain BL3-7-like (LOC115850966), transcript variant X1, mRNA	Globicephala melas	329	329	99%	2e-85	92.92	1256	=HYPERLINK("https://www.ncbi.nlm.nih.gov/nucleotide/XM_060307322.1?report=genbank&log$=nucltop&blast_rank=3&RID=2A2RPRX4013","XM_060307322.1")
Equus caballus MHC class I antigen (Eqca-1) gene, Eqca-1*029:01 allele, exons 2 and 3 and partial cds	Equus caballus	327	327	100%	6e-85	92.58	771	=HYPERLINK("https://www.ncbi.nlm.nih.gov/nucleotide/ON863458.1?report=genbank&log$=nucltop&blast_rank=4&RID=2A2RPRX4013","ON863458.1")
Equus caballus MHC class I antigen (Eqca-1) gene, Eqca-1*030:01 allele, exons 2 and 3 and partial cds	Equus caballus	327	327	100%	6e-85	92.58	771	=HYPERLINK("https://www.ncbi.nlm.nih.gov/nucleotide/ON863457.1?report=genbank&log$=nucltop&blast_rank=5&RID=2A2RPRX4013","ON863457.1")
Equus caballus MHC class I antigen (Eqca-1) gene, Eqca-1*031:01 allele, exons 2 and 3 and partial cds	Equus caballus	327	327	100%	6e-85	92.58	771	=HYPERLINK("https://www.ncbi.nlm.nih.gov/nucleotide/ON863456.1?report=genbank&log$=nucltop&blast_rank=6&RID=2A2RPRX4013","ON863456.1")
Equus caballus MHC class I antigen (Eqca-1) gene, Eqca-1*016:01 allele, exons 2 and 3 and partial cds	Equus caballus	322	322	100%	3e-83	92.11	771	=HYPERLINK("https://www.ncbi.nlm.nih.gov/nucleotide/ON863454.1?report=genbank&log$=nucltop&blast_rank=7&RID=2A2RPRX4013","ON863454.1")
Equus caballus MHC class I antigen (Eqca-1) gene, Eqca-1*028:01 allele, exons 2 and 3 and partial cds	Equus caballus	322	322	100%	3e-83	92.14	771	=HYPERLINK("https://www.ncbi.nlm.nih.gov/nucleotide/ON863450.1?report=genbank&log$=nucltop&blast_rank=8&RID=2A2RPRX4013","ON863450.1")
Equus caballus MHC class I antigen (Eqca-1) gene, Eqca-1*016:02 allele, exons 2 and 3 and partial cds	Equus caballus	316	316	100%	1e-81	91.67	771	=HYPERLINK("https://www.ncbi.nlm.nih.gov/nucleotide/ON863455.1?report=genbank&log$=nucltop&blast_rank=9&RID=2A2RPRX4013","ON863455.1")
Equus asinus MHC class I antigen (Eqas-N) mRNA, Eqas-N*00401 allele, partial cds	Equus asinus	316	316	98%	1e-81	92.00	1115	=HYPERLINK("https://www.ncbi.nlm.nih.gov/nucleotide/HM053572.1?report=genbank&log$=nucltop&blast_rank=10&RID=2A2RPRX4013","HM053572.1")
PREDICTED: Delphinus delphis BOLA class I histocompatibility antigen, alpha chain BL3-7-like (LOC132432668), transcript variant X2, mRNA	Delphinus delphis	313	313	99%	2e-80	91.59	1480	=HYPERLINK("https://www.ncbi.nlm.nih.gov/nucleotide/XM_060023378.1?report=genbank&log$=nucltop&blast_rank=11&RID=2A2RPRX4013","XM_060023378.1")
PREDICTED: Delphinus delphis BOLA class I histocompatibility antigen, alpha chain BL3-7-like (LOC132432668), transcript variant X1, mRNA	Delphinus delphis	313	313	99%	2e-80	91.59	1446	=HYPERLINK("https://www.ncbi.nlm.nih.gov/nucleotide/XM_060023377.1?report=genbank&log$=nucltop&blast_rank=12&RID=2A2RPRX4013","XM_060023377.1")
PREDICTED: Tursiops truncatus BOLA class I histocompatibility antigen, alpha chain BL3-7-like (LOC117313796), transcript variant X2, mRNA	Tursiops truncatus	311	311	100%	6e-80	91.23	1459	=HYPERLINK("https://www.ncbi.nlm.nih.gov/nucleotide/XM_033863920.1?report=genbank&log$=nucltop&blast_rank=13&RID=2A2RPRX4013","XM_033863920.1")
PREDICTED: Tursiops truncatus BOLA class I histocompatibility antigen, alpha chain BL3-7-like (LOC117313796), transcript variant X1, mRNA	Tursiops truncatus	311	311	100%	6e-80	91.23	1349	=HYPERLINK("https://www.ncbi.nlm.nih.gov/nucleotide/XM_033863919.1?report=genbank&log$=nucltop&blast_rank=14&RID=2A2RPRX4013","XM_033863919.1")
Equus caballus genome assembly, chromosome: 20	Equus caballus	311	8129	100%	6e-80	91.56	66475065	=HYPERLINK("https://www.ncbi.nlm.nih.gov/nucleotide/OZ027700.1?report=genbank&log$=nucltop&blast_rank=15&RID=2A2RPRX4013","OZ027700.1")
Equus caballus MHC class I antigen (Eqca-1) gene, Eqca-1*032:01 allele, exons 2 and 3 and partial cds	Equus caballus	311	311	100%	6e-80	91.23	771	=HYPERLINK("https://www.ncbi.nlm.nih.gov/nucleotide/ON863460.1?report=genbank&log$=nucltop&blast_rank=16&RID=2A2RPRX4013","ON863460.1")
Felis catus isolate TZ7-0-22 MHC class I antigen (FLA-L) gene, FLA-L*01:02:01:01 allele, complete cds	Felis catus	309	309	99%	2e-79	91.23	3291	=HYPERLINK("https://www.ncbi.nlm.nih.gov/nucleotide/MK762784.1?report=genbank&log$=nucltop&blast_rank=17&RID=2A2RPRX4013","MK762784.1")
Felis catus isolate TZ7-1-36 MHC class I antigen (FLA-L) gene, FLA-L*01:01:04:04 allele, complete cds	Felis catus	309	309	99%	2e-79	91.23	3288	=HYPERLINK("https://www.ncbi.nlm.nih.gov/nucleotide/MK762783.1?report=genbank&log$=nucltop&blast_rank=18&RID=2A2RPRX4013","MK762783.1")
Felis catus isolate PC6-0-35 MHC class I antigen (FLA-L) pseudogene, FLA-L*01:03:01:01Q allele, partial sequence; and exon	Felis catus	309	309	99%	2e-79	91.23	3287	=HYPERLINK("https://www.ncbi.nlm.nih.gov/nucleotide/MK762781.1?report=genbank&log$=nucltop&blast_rank=19&RID=2A2RPRX4013","MK762781.1")
Felis catus isolate PC6-1-35 MHC class I antigen (FLA-L) gene, FLA-L*01:01:03:01 allele, complete cds	Felis catus	309	309	99%	2e-79	91.23	3288	=HYPERLINK("https://www.ncbi.nlm.nih.gov/nucleotide/MK762780.1?report=genbank&log$=nucltop&blast_rank=20&RID=2A2RPRX4013","MK762780.1")
Felis catus isolate MO-27-0-33 MHC class I antigen (FLA-L) gene, FLA-L*01:01:04:05 allele, complete cds	Felis catus	309	309	99%	2e-79	91.23	3289	=HYPERLINK("https://www.ncbi.nlm.nih.gov/nucleotide/MK762779.1?report=genbank&log$=nucltop&blast_rank=21&RID=2A2RPRX4013","MK762779.1")
Felis catus isolate MH7-1-32 MHC class I antigen (FLA-L) gene, FLA-L*01:01:04:02 allele, complete cds	Felis catus	309	309	99%	2e-79	91.23	3287	=HYPERLINK("https://www.ncbi.nlm.nih.gov/nucleotide/MK762778.1?report=genbank&log$=nucltop&blast_rank=22&RID=2A2RPRX4013","MK762778.1")
Felis catus isolate MH7-0-37 MHC class I antigen (FLA-L) gene, FLA-L*01:01:03:01 allele, complete cds	Felis catus	309	309	99%	2e-79	91.23	3289	=HYPERLINK("https://www.ncbi.nlm.nih.gov/nucleotide/MK762777.1?report=genbank&log$=nucltop&blast_rank=23&RID=2A2RPRX4013","MK762777.1")
Felis catus isolate JI9-0-32 MHC class I antigen (FLA-L) pseudogene, FLA-L*01:01:02:01Q allele, partial sequence	Felis catus	309	309	99%	2e-79	91.23	3277	=HYPERLINK("https://www.ncbi.nlm.nih.gov/nucleotide/MK762776.1?report=genbank&log$=nucltop&blast_rank=24&RID=2A2RPRX4013","MK762776.1")
Felis catus isolate IH7-0-52 MHC class I antigen (FLA-L) gene, FLA-L*01:01:04:03 allele, complete cds	Felis catus	309	309	99%	2e-79	91.23	3288	=HYPERLINK("https://www.ncbi.nlm.nih.gov/nucleotide/MK762775.1?report=genbank&log$=nucltop&blast_rank=25&RID=2A2RPRX4013","MK762775.1")
Felis catus isolate EH3-0-46 MHC class I antigen (FLA-L) gene, FLA-L*01:05:01:01 allele, complete cds	Felis catus	309	309	99%	2e-79	91.23	3283	=HYPERLINK("https://www.ncbi.nlm.nih.gov/nucleotide/MK762774.1?report=genbank&log$=nucltop&blast_rank=26&RID=2A2RPRX4013","MK762774.1")
Felis catus isolate BS9-0-34 MHC class I antigen (FLA-L) gene, FLA-L*01:01:04:01 allele, complete cds	Felis catus	309	309	99%	2e-79	91.23	3282	=HYPERLINK("https://www.ncbi.nlm.nih.gov/nucleotide/MK762772.1?report=genbank&log$=nucltop&blast_rank=27&RID=2A2RPRX4013","MK762772.1")
PREDICTED: Felis catus DLA class I histocompatibility antigen, A9/A9 alpha chain-like (LOC123385326), mRNA	Felis catus	309	309	99%	2e-79	91.23	1560	=HYPERLINK("https://www.ncbi.nlm.nih.gov/nucleotide/XM_045057242.1?report=genbank&log$=nucltop&blast_rank=28&RID=2A2RPRX4013","XM_045057242.1")
PREDICTED: Felis catus saoe class I histocompatibility antigen, A alpha chain-like (FLAI-K), transcript variant X10, mRNA	Felis catus	309	309	99%	2e-79	91.23	1602	=HYPERLINK("https://www.ncbi.nlm.nih.gov/nucleotide/XM_045056991.1?report=genbank&log$=nucltop&blast_rank=29&RID=2A2RPRX4013","XM_045056991.1")
PREDICTED: Felis catus saoe class I histocompatibility antigen, A alpha chain-like (FLAI-K), transcript variant X9, mRNA	Felis catus	309	309	99%	2e-79	91.23	1512	=HYPERLINK("https://www.ncbi.nlm.nih.gov/nucleotide/XM_045056990.1?report=genbank&log$=nucltop&blast_rank=30&RID=2A2RPRX4013","XM_045056990.1")
Felis catus clone DD MHC class I antigen transcript variant X2 (FLAI-L) mRNA, FLAI-L*01:05 allele, complete cds, alternatively spliced	Felis catus	309	309	99%	2e-79	91.23	1031	=HYPERLINK("https://www.ncbi.nlm.nih.gov/nucleotide/MN996976.1?report=genbank&log$=nucltop&blast_rank=31&RID=2A2RPRX4013","MN996976.1")
Felis catus clone CC MHC class I antigen transcript variant X1 (FLAI-L) mRNA, FLAI-L*01:05 allele, complete cds, alternatively spliced	Felis catus	309	309	99%	2e-79	91.23	1222	=HYPERLINK("https://www.ncbi.nlm.nih.gov/nucleotide/MN996974.1?report=genbank&log$=nucltop&blast_rank=32&RID=2A2RPRX4013","MN996974.1")
Felis catus FLA extended class II, class II, class III, proximal and central class I region genomic sequence	Felis catus	309	2095	100%	2e-79	91.23	2973765	=HYPERLINK("https://www.ncbi.nlm.nih.gov/nucleotide/EU153401.1?report=genbank&log$=nucltop&blast_rank=33&RID=2A2RPRX4013","EU153401.1")
Neophocaena phocaenoides MHC class I antigen (Neph-I) mRNA, Neph-I*35 allele, partial cds	Neophocaena phocaenoides	307	307	99%	8e-79	91.19	822	=HYPERLINK("https://www.ncbi.nlm.nih.gov/nucleotide/KU757455.1?report=genbank&log$=nucltop&blast_rank=34&RID=2A2RPRX4013","KU757455.1")
Neophocaena asiaeorientalis asiaeorientalis MHC class I antigen (Neas-A), MHC class I antigen (Neas-B), MHC class I antigen (Neas-C), and MHC class I antigen (Neas-E) genes, complete cds	Neophocaena asiaeorientalis asiaeorientalis	307	1171	99%	8e-79	91.19	774811	=HYPERLINK("https://www.ncbi.nlm.nih.gov/nucleotide/KP994094.1?report=genbank&log$=nucltop&blast_rank=35&RID=2A2RPRX4013","KP994094.1")
PREDICTED: Papio anubis HLA class I histocompatibility antigen, B-67 alpha chain (LOC101020363), mRNA	Papio anubis	305	305	100%	3e-78	90.83	1089	=HYPERLINK("https://www.ncbi.nlm.nih.gov/nucleotide/XM_031662215.1?report=genbank&log$=nucltop&blast_rank=36&RID=2A2RPRX4013","XM_031662215.1")
Papio anubis mRNA for MHC class I protein (Paan-B gene), isolate B020, allele Paan-B*32:04	Papio anubis	305	305	100%	3e-78	90.83	1089	=HYPERLINK("https://www.ncbi.nlm.nih.gov/nucleotide/LT964919.1?report=genbank&log$=nucltop&blast_rank=37&RID=2A2RPRX4013","LT964919.1")
Equus caballus genome assembly, chromosome: 20	Equus caballus	305	7651	100%	3e-78	91.11	65533053	=HYPERLINK("https://www.ncbi.nlm.nih.gov/nucleotide/OZ027732.1?report=genbank&log$=nucltop&blast_rank=38&RID=2A2RPRX4013","OZ027732.1")
Equus caballus genome assembly, chromosome: 20	Equus caballus	305	7651	100%	3e-78	91.11	65146860	=HYPERLINK("https://www.ncbi.nlm.nih.gov/nucleotide/OZ014265.2?report=genbank&log$=nucltop&blast_rank=39&RID=2A2RPRX4013","OZ014265.2")
PREDICTED: Lagenorhynchus albirostris BOLA class I histocompatibility antigen, alpha chain BL3-7-like (LOC132527508), transcript variant X2, mRNA	Lagenorhynchus albirostris	305	305	100%	3e-78	90.83	1220	=HYPERLINK("https://www.ncbi.nlm.nih.gov/nucleotide/XM_060163350.1?report=genbank&log$=nucltop&blast_rank=40&RID=2A2RPRX4013","XM_060163350.1")
PREDICTED: Lagenorhynchus albirostris BOLA class I histocompatibility antigen, alpha chain BL3-7-like (LOC132527508), transcript variant X1, mRNA	Lagenorhynchus albirostris	305	305	100%	3e-78	90.83	1462	=HYPERLINK("https://www.ncbi.nlm.nih.gov/nucleotide/XM_060163349.1?report=genbank&log$=nucltop&blast_rank=41&RID=2A2RPRX4013","XM_060163349.1")
PREDICTED: Ceratotherium simum simum HLA class I histocompatibility antigen, B-15 alpha chain-like (LOC101398910), mRNA	Ceratotherium simum simum	305	305	100%	3e-78	90.83	1529	=HYPERLINK("https://www.ncbi.nlm.nih.gov/nucleotide/XM_014796288.1?report=genbank&log$=nucltop&blast_rank=42&RID=2A2RPRX4013","XM_014796288.1")
PREDICTED: Ceratotherium simum simum HLA class I histocompatibility antigen, A-11 alpha chain-like (LOC101400572), transcript variant X2, mRNA	Ceratotherium simum simum	305	305	100%	3e-78	90.79	1406	=HYPERLINK("https://www.ncbi.nlm.nih.gov/nucleotide/XM_014796279.1?report=genbank&log$=nucltop&blast_rank=43&RID=2A2RPRX4013","XM_014796279.1")
PREDICTED: Ceratotherium simum simum HLA class I histocompatibility antigen, A-11 alpha chain-like (LOC101400572), transcript variant X1, mRNA	Ceratotherium simum simum	305	305	100%	3e-78	90.79	1205	=HYPERLINK("https://www.ncbi.nlm.nih.gov/nucleotide/XM_014796278.1?report=genbank&log$=nucltop&blast_rank=44&RID=2A2RPRX4013","XM_014796278.1")
Equus caballus MHC class I antigen (Eqca-2) gene, Eqca-2*005:01 allele, exons 2 and 3 and partial cds	Equus caballus	305	305	100%	3e-78	90.79	775	=HYPERLINK("https://www.ncbi.nlm.nih.gov/nucleotide/ON863488.1?report=genbank&log$=nucltop&blast_rank=45&RID=2A2RPRX4013","ON863488.1")
Equus caballus MHC class I antigen (Eqca-2) gene, Eqca-2*001:10 allele, exons 2 and 3 and partial cds	Equus caballus	305	305	100%	3e-78	90.79	775	=HYPERLINK("https://www.ncbi.nlm.nih.gov/nucleotide/ON863486.1?report=genbank&log$=nucltop&blast_rank=46&RID=2A2RPRX4013","ON863486.1")
Equus caballus MHC class I antigen (Eqca-1) gene, Eqca-1*004:02 allele, exons 2 and 3 and partial cds	Equus caballus	305	305	100%	3e-78	90.83	771	=HYPERLINK("https://www.ncbi.nlm.nih.gov/nucleotide/ON863433.1?report=genbank&log$=nucltop&blast_rank=47&RID=2A2RPRX4013","ON863433.1")
PREDICTED: Equus quagga class I histocompatibility antigen, Gogo-B*0102 alpha chain-like (LOC124232562), transcript variant X2, mRNA	Equus quagga	305	305	100%	3e-78	90.83	1565	=HYPERLINK("https://www.ncbi.nlm.nih.gov/nucleotide/XM_046649518.1?report=genbank&log$=nucltop&blast_rank=48&RID=2A2RPRX4013","XM_046649518.1")
PREDICTED: Equus quagga class I histocompatibility antigen, Gogo-B*0102 alpha chain-like (LOC124232562), transcript variant X1, mRNA	Equus quagga	305	305	100%	3e-78	90.83	1606	=HYPERLINK("https://www.ncbi.nlm.nih.gov/nucleotide/XM_046649517.1?report=genbank&log$=nucltop&blast_rank=49&RID=2A2RPRX4013","XM_046649517.1")
PREDICTED: Equus asinus class I histocompatibility antigen, Gogo-OKO alpha chain-like (LOC106827833), misc_RNA	Equus asinus	305	305	100%	3e-78	90.79	3466	=HYPERLINK("https://www.ncbi.nlm.nih.gov/nucleotide/XR_006530868.1?report=genbank&log$=nucltop&blast_rank=50&RID=2A2RPRX4013","XR_006530868.1")
Equus caballus MHC class I antigen (Eqca-N) mRNA, Eqca-N*00101 allele, complete cds	Equus caballus	305	305	98%	3e-78	91.11	1518	=HYPERLINK("https://www.ncbi.nlm.nih.gov/nucleotide/M95409.2?report=genbank&log$=nucltop&blast_rank=51&RID=2A2RPRX4013","M95409.2")
Equus caballus major histocompatibility complex class I antigen A2 gene, complete cds	Equus caballus	305	305	98%	3e-78	91.11	3815	=HYPERLINK("https://www.ncbi.nlm.nih.gov/nucleotide/AF207854.1?report=genbank&log$=nucltop&blast_rank=52&RID=2A2RPRX4013","AF207854.1")
Felis catus isolate PM7-0-34 MHC class I antigen (FLA-L) pseudogene, FLA-L*01:06:01:01Q allele, partial sequence	Felis catus	303	303	99%	1e-77	90.79	3262	=HYPERLINK("https://www.ncbi.nlm.nih.gov/nucleotide/MK762782.1?report=genbank&log$=nucltop&blast_rank=53&RID=2A2RPRX4013","MK762782.1")
Felis catus isolate CBB4-0-37 MHC class I antigen (FLA-L) gene, FLA-L*01:04:01:01 allele, complete cds	Felis catus	303	303	99%	1e-77	90.79	3289	=HYPERLINK("https://www.ncbi.nlm.nih.gov/nucleotide/MK762773.1?report=genbank&log$=nucltop&blast_rank=54&RID=2A2RPRX4013","MK762773.1")
Felis catus clone LP MHC class I antigen transcript variant X5 (FLAI-L) mRNA, FLAI-L*01:21 allele, complete cds, alternatively spliced	Felis catus	303	303	99%	1e-77	90.79	1150	=HYPERLINK("https://www.ncbi.nlm.nih.gov/nucleotide/MN996972.1?report=genbank&log$=nucltop&blast_rank=55&RID=2A2RPRX4013","MN996972.1")
PREDICTED: Lagenorhynchus obliquidens BOLA class I histocompatibility antigen, alpha chain BL3-7-like (LOC113616165), transcript variant X8, mRNA	Lagenorhynchus obliquidens	302	302	99%	4e-77	90.75	1776	=HYPERLINK("https://www.ncbi.nlm.nih.gov/nucleotide/XM_027099496.1?report=genbank&log$=nucltop&blast_rank=56&RID=2A2RPRX4013","XM_027099496.1")
PREDICTED: Lagenorhynchus obliquidens BOLA class I histocompatibility antigen, alpha chain BL3-7-like (LOC113616165), transcript variant X7, mRNA	Lagenorhynchus obliquidens	302	302	99%	4e-77	90.75	1765	=HYPERLINK("https://www.ncbi.nlm.nih.gov/nucleotide/XM_027099495.1?report=genbank&log$=nucltop&blast_rank=57&RID=2A2RPRX4013","XM_027099495.1")
PREDICTED: Lagenorhynchus obliquidens BOLA class I histocompatibility antigen, alpha chain BL3-7-like (LOC113616165), transcript variant X6, mRNA	Lagenorhynchus obliquidens	302	302	99%	4e-77	90.75	1277	=HYPERLINK("https://www.ncbi.nlm.nih.gov/nucleotide/XM_027099494.1?report=genbank&log$=nucltop&blast_rank=58&RID=2A2RPRX4013","XM_027099494.1")
PREDICTED: Lagenorhynchus obliquidens BOLA class I histocompatibility antigen, alpha chain BL3-7-like (LOC113616165), transcript variant X5, mRNA	Lagenorhynchus obliquidens	302	302	99%	4e-77	90.75	1811	=HYPERLINK("https://www.ncbi.nlm.nih.gov/nucleotide/XM_027099493.1?report=genbank&log$=nucltop&blast_rank=59&RID=2A2RPRX4013","XM_027099493.1")
PREDICTED: Lagenorhynchus obliquidens BOLA class I histocompatibility antigen, alpha chain BL3-7-like (LOC113616165), transcript variant X4, mRNA	Lagenorhynchus obliquidens	302	302	99%	4e-77	90.75	1920	=HYPERLINK("https://www.ncbi.nlm.nih.gov/nucleotide/XM_027099492.1?report=genbank&log$=nucltop&blast_rank=60&RID=2A2RPRX4013","XM_027099492.1")
PREDICTED: Lagenorhynchus obliquidens BOLA class I histocompatibility antigen, alpha chain BL3-7-like (LOC113616165), transcript variant X3, mRNA	Lagenorhynchus obliquidens	302	302	99%	4e-77	90.75	1874	=HYPERLINK("https://www.ncbi.nlm.nih.gov/nucleotide/XM_027099491.1?report=genbank&log$=nucltop&blast_rank=61&RID=2A2RPRX4013","XM_027099491.1")
PREDICTED: Lagenorhynchus obliquidens BOLA class I histocompatibility antigen, alpha chain BL3-7-like (LOC113616165), transcript variant X2, mRNA	Lagenorhynchus obliquidens	302	302	99%	4e-77	90.75	1909	=HYPERLINK("https://www.ncbi.nlm.nih.gov/nucleotide/XM_027099490.1?report=genbank&log$=nucltop&blast_rank=62&RID=2A2RPRX4013","XM_027099490.1")
PREDICTED: Lagenorhynchus obliquidens BOLA class I histocompatibility antigen, alpha chain BL3-7-like (LOC113616165), transcript variant X1, mRNA	Lagenorhynchus obliquidens	302	302	99%	4e-77	90.75	1920	=HYPERLINK("https://www.ncbi.nlm.nih.gov/nucleotide/XM_027099489.1?report=genbank&log$=nucltop&blast_rank=63&RID=2A2RPRX4013","XM_027099489.1")
PREDICTED: Globicephala melas BOLA class I histocompatibility antigen, alpha chain BL3-7-like (LOC115849437), transcript variant X2, mRNA	Globicephala melas	302	302	99%	4e-77	90.75	1361	=HYPERLINK("https://www.ncbi.nlm.nih.gov/nucleotide/XM_060308840.1?report=genbank&log$=nucltop&blast_rank=64&RID=2A2RPRX4013","XM_060308840.1")
PREDICTED: Globicephala melas BOLA class I histocompatibility antigen, alpha chain BL3-7-like (LOC115849437), transcript variant X1, mRNA	Globicephala melas	302	302	99%	4e-77	90.75	3667	=HYPERLINK("https://www.ncbi.nlm.nih.gov/nucleotide/XM_030850681.2?report=genbank&log$=nucltop&blast_rank=65&RID=2A2RPRX4013","XM_030850681.2")
PREDICTED: Lipotes vexillifer BOLA class I histocompatibility antigen, alpha chain BL3-7-like (LOC103076235), mRNA	Lipotes vexillifer	302	302	99%	4e-77	90.71	1119	=HYPERLINK("https://www.ncbi.nlm.nih.gov/nucleotide/XM_007449173.1?report=genbank&log$=nucltop&blast_rank=66&RID=2A2RPRX4013","XM_007449173.1")
Macaca mulatta isolate Rh24400_6333-1a major histocompatibility complex genomic sequence	Macaca mulatta	300	300	100%	1e-76	90.39	8475	=HYPERLINK("https://www.ncbi.nlm.nih.gov/nucleotide/KT331525.1?report=genbank&log$=nucltop&blast_rank=67&RID=2A2RPRX4013","KT331525.1")
Macaca mulatta isolate Rh23108_6048-1b major histocompatibility complex genomic sequence	Macaca mulatta	300	300	98%	1e-76	90.71	35835	=HYPERLINK("https://www.ncbi.nlm.nih.gov/nucleotide/KT330502.1?report=genbank&log$=nucltop&blast_rank=68&RID=2A2RPRX4013","KT330502.1")
PREDICTED: Ceratotherium simum simum HLA class I histocompatibility antigen, B-67 alpha chain-like (LOC101394048), mRNA	Ceratotherium simum simum	300	300	100%	1e-76	90.35	1132	=HYPERLINK("https://www.ncbi.nlm.nih.gov/nucleotide/XM_014782967.1?report=genbank&log$=nucltop&blast_rank=69&RID=2A2RPRX4013","XM_014782967.1")
Macaca fascicularis mRNA for MHC class I protein (Mafa-B gene), isolate GC074, allele Mafa-B*149:02	Macaca fascicularis	300	300	100%	1e-76	90.43	1089	=HYPERLINK("https://www.ncbi.nlm.nih.gov/nucleotide/LN852016.1?report=genbank&log$=nucltop&blast_rank=70&RID=2A2RPRX4013","LN852016.1")
Macaca fascicularis MHC class I antigen (Mafa-B) mRNA, Mafa-B*072:03 allele, partial cds	Macaca fascicularis	300	300	98%	1e-76	90.71	425	=HYPERLINK("https://www.ncbi.nlm.nih.gov/nucleotide/MZ824240.1?report=genbank&log$=nucltop&blast_rank=71&RID=2A2RPRX4013","MZ824240.1")
Equus caballus MHC class I antigen (Eqca-2) gene, Eqca-2*003:12 allele, exons 2 and 3 and partial cds	Equus caballus	300	300	100%	1e-76	90.35	775	=HYPERLINK("https://www.ncbi.nlm.nih.gov/nucleotide/ON863513.1?report=genbank&log$=nucltop&blast_rank=72&RID=2A2RPRX4013","ON863513.1")
Equus caballus MHC class I antigen (Eqca-2) gene, Eqca-2*006:01 allele, exons 2 and 3 and partial cds	Equus caballus	300	300	100%	1e-76	90.35	775	=HYPERLINK("https://www.ncbi.nlm.nih.gov/nucleotide/ON863511.1?report=genbank&log$=nucltop&blast_rank=73&RID=2A2RPRX4013","ON863511.1")
Equus caballus MHC class I antigen (Eqca-2) gene, Eqca-2*002:11 allele, exons 2 and 3 and partial cds	Equus caballus	300	300	100%	1e-76	90.35	775	=HYPERLINK("https://www.ncbi.nlm.nih.gov/nucleotide/ON863507.1?report=genbank&log$=nucltop&blast_rank=74&RID=2A2RPRX4013","ON863507.1")
Equus caballus MHC class I antigen (Eqca-2) gene, Eqca-2*002:07 allele, exons 2 and 3 and partial cds	Equus caballus	300	300	100%	1e-76	90.35	775	=HYPERLINK("https://www.ncbi.nlm.nih.gov/nucleotide/ON863505.1?report=genbank&log$=nucltop&blast_rank=75&RID=2A2RPRX4013","ON863505.1")
Equus caballus MHC class I antigen (Eqca-2) gene, Eqca-2*001:09 allele, exons 2 and 3 and partial cds	Equus caballus	300	300	100%	1e-76	90.35	775	=HYPERLINK("https://www.ncbi.nlm.nih.gov/nucleotide/ON863503.1?report=genbank&log$=nucltop&blast_rank=76&RID=2A2RPRX4013","ON863503.1")
Equus caballus MHC class I antigen (Eqca-2) gene, Eqca-2*001:12 allele, exons 2 and 3 and partial cds	Equus caballus	300	300	100%	1e-76	90.35	775	=HYPERLINK("https://www.ncbi.nlm.nih.gov/nucleotide/ON863500.1?report=genbank&log$=nucltop&blast_rank=77&RID=2A2RPRX4013","ON863500.1")
Equus caballus MHC class I antigen (Eqca-2) gene, Eqca-2*003:14 allele, exons 2 and 3 and partial cds	Equus caballus	300	300	100%	1e-76	90.35	775	=HYPERLINK("https://www.ncbi.nlm.nih.gov/nucleotide/ON863498.1?report=genbank&log$=nucltop&blast_rank=78&RID=2A2RPRX4013","ON863498.1")
Equus caballus MHC class I antigen (Eqca-2) gene, Eqca-2*005:02 allele, exons 2 and 3 and partial cds	Equus caballus	300	300	100%	1e-76	90.35	775	=HYPERLINK("https://www.ncbi.nlm.nih.gov/nucleotide/ON863487.1?report=genbank&log$=nucltop&blast_rank=79&RID=2A2RPRX4013","ON863487.1")
Equus caballus MHC class I antigen (Eqca-2) gene, Eqca-2*001:15 allele, exons 2 and 3 and partial cds	Equus caballus	300	300	100%	1e-76	90.35	775	=HYPERLINK("https://www.ncbi.nlm.nih.gov/nucleotide/ON863485.1?report=genbank&log$=nucltop&blast_rank=80&RID=2A2RPRX4013","ON863485.1")
Equus caballus MHC class I antigen (Eqca-1) pseudogene, Eqca-1*026:01N allele, exons 2 and 3 and partial sequence	Equus caballus	300	300	100%	1e-76	90.39	771	=HYPERLINK("https://www.ncbi.nlm.nih.gov/nucleotide/ON863461.1?report=genbank&log$=nucltop&blast_rank=81&RID=2A2RPRX4013","ON863461.1")
Equus caballus MHC class I antigen (Eqca-1) gene, Eqca-1*015:01 allele, exons 2 and 3 and partial cds	Equus caballus	300	300	100%	1e-76	90.39	771	=HYPERLINK("https://www.ncbi.nlm.nih.gov/nucleotide/ON863449.1?report=genbank&log$=nucltop&blast_rank=82&RID=2A2RPRX4013","ON863449.1")
Equus caballus MHC class I antigen (Eqca-1) gene, Eqca-1*015:03 allele, exons 2 and 3 and partial cds	Equus caballus	300	300	100%	1e-76	90.39	771	=HYPERLINK("https://www.ncbi.nlm.nih.gov/nucleotide/ON863448.1?report=genbank&log$=nucltop&blast_rank=83&RID=2A2RPRX4013","ON863448.1")
Macaca mulatta isolate Rh23108 clone 3015 major histocompatibility complex-B genomic sequence	Macaca mulatta	300	300	100%	1e-76	90.39	36009	=HYPERLINK("https://www.ncbi.nlm.nih.gov/nucleotide/KJ456975.2?report=genbank&log$=nucltop&blast_rank=84&RID=2A2RPRX4013","KJ456975.2")
Macaca fascicularis clone 17-11-2 MHC class I antigen (Mafa-B) mRNA, Mafa-B*149:02:01:01nov allele, partial cds	Macaca fascicularis	300	300	100%	1e-76	90.43	425	=HYPERLINK("https://www.ncbi.nlm.nih.gov/nucleotide/OK486261.1?report=genbank&log$=nucltop&blast_rank=85&RID=2A2RPRX4013","OK486261.1")
Macaca fascicularis clone 17-2-1 MHC class I antigen (Mafa-B) mRNA, Mafa-B*072:03nov-1 allele, partial cds	Macaca fascicularis	300	300	98%	1e-76	90.71	425	=HYPERLINK("https://www.ncbi.nlm.nih.gov/nucleotide/OK486255.1?report=genbank&log$=nucltop&blast_rank=86&RID=2A2RPRX4013","OK486255.1")
PREDICTED: Equus przewalskii HLA class I histocompatibility antigen, B-14 alpha chain-like (LOC103567269), mRNA	Equus przewalskii	300	300	100%	1e-76	90.35	1572	=HYPERLINK("https://www.ncbi.nlm.nih.gov/nucleotide/XM_008543907.1?report=genbank&log$=nucltop&blast_rank=87&RID=2A2RPRX4013","XM_008543907.1")
Macaca mulatta isolate Rh23108 clone 4868 major histocompatibility complex-B genomic sequence	Macaca mulatta	300	300	98%	1e-76	90.71	3087	=HYPERLINK("https://www.ncbi.nlm.nih.gov/nucleotide/KJ913456.1?report=genbank&log$=nucltop&blast_rank=88&RID=2A2RPRX4013","KJ913456.1")
Macaca mulatta isolate Rh23108 clone 4624 major histocompatibility complex-B genomic sequence	Macaca mulatta	300	300	100%	1e-76	90.39	27488	=HYPERLINK("https://www.ncbi.nlm.nih.gov/nucleotide/KJ913353.1?report=genbank&log$=nucltop&blast_rank=89&RID=2A2RPRX4013","KJ913353.1")
Macaca mulatta isolate Rh23108 clone 4623-2 major histocompatibility complex-B genomic sequence	Macaca mulatta	300	300	98%	1e-76	90.71	27396	=HYPERLINK("https://www.ncbi.nlm.nih.gov/nucleotide/KJ913352.1?report=genbank&log$=nucltop&blast_rank=90&RID=2A2RPRX4013","KJ913352.1")
Macaca mulatta isolate Rh23108 clone 4622 major histocompatibility complex-B genomic sequence	Macaca mulatta	300	300	100%	1e-76	90.39	27448	=HYPERLINK("https://www.ncbi.nlm.nih.gov/nucleotide/KJ913349.1?report=genbank&log$=nucltop&blast_rank=91&RID=2A2RPRX4013","KJ913349.1")
Macaca mulatta isolate Rh22777 clone 4616-2 major histocompatibility complex-B genomic sequence	Macaca mulatta	300	300	98%	1e-76	90.71	31755	=HYPERLINK("https://www.ncbi.nlm.nih.gov/nucleotide/KJ913314.1?report=genbank&log$=nucltop&blast_rank=92&RID=2A2RPRX4013","KJ913314.1")
Macaca fascicularis mRNA for MHC class I antigen (Mafa-B gene), isolate AC246, allele Mafa-B*149:02	Macaca fascicularis	300	300	100%	1e-76	90.43	692	=HYPERLINK("https://www.ncbi.nlm.nih.gov/nucleotide/HG977501.1?report=genbank&log$=nucltop&blast_rank=93&RID=2A2RPRX4013","HG977501.1")
Macaca mulatta isolate Rh23108 clone 4082 major histocompatibility complex-B genomic sequence	Macaca mulatta	300	300	98%	1e-76	90.71	35947	=HYPERLINK("https://www.ncbi.nlm.nih.gov/nucleotide/KJ457027.1?report=genbank&log$=nucltop&blast_rank=94&RID=2A2RPRX4013","KJ457027.1")
Macaca mulatta isolate Rh23108 clone 4081 major histocompatibility complex-B genomic sequence	Macaca mulatta	300	300	100%	1e-76	90.39	35950	=HYPERLINK("https://www.ncbi.nlm.nih.gov/nucleotide/KJ457026.1?report=genbank&log$=nucltop&blast_rank=95&RID=2A2RPRX4013","KJ457026.1")
Macaca mulatta isolate Rh23108 clone 3047 major histocompatibility complex-B genomic sequence	Macaca mulatta	300	300	100%	1e-76	90.39	35813	=HYPERLINK("https://www.ncbi.nlm.nih.gov/nucleotide/KJ456991.1?report=genbank&log$=nucltop&blast_rank=96&RID=2A2RPRX4013","KJ456991.1")
Macaca mulatta isolate Rh23108 clone 3044 major histocompatibility complex-B genomic sequence	Macaca mulatta	300	300	100%	1e-76	90.39	30572	=HYPERLINK("https://www.ncbi.nlm.nih.gov/nucleotide/KJ456989.1?report=genbank&log$=nucltop&blast_rank=97&RID=2A2RPRX4013","KJ456989.1")
Macaca mulatta isolate Rh23108 clone 3043 major histocompatibility complex-B genomic sequence	Macaca mulatta	300	300	100%	1e-76	90.39	38818	=HYPERLINK("https://www.ncbi.nlm.nih.gov/nucleotide/KJ456988.1?report=genbank&log$=nucltop&blast_rank=98&RID=2A2RPRX4013","KJ456988.1")
Macaca fascicularis gene for MHC class I antigen (Mafa-B gene), isolate PN313, allele Mafa-B*042:01:01:01	Macaca fascicularis	300	300	100%	1e-76	90.43	2871	=HYPERLINK("https://www.ncbi.nlm.nih.gov/nucleotide/LR991814.1?report=genbank&log$=nucltop&blast_rank=99&RID=2A2RPRX4013","LR991814.1")
Macaca mulatta gene for MHC class I antigen (Mamu-B20 gene), isolate CP1712, allele Mamu-B20*01:04:01:01_nov	Macaca mulatta	300	300	100%	1e-76	90.39	2860	=HYPERLINK("https://www.ncbi.nlm.nih.gov/nucleotide/LR990765.1?report=genbank&log$=nucltop&blast_rank=100&RID=2A2RPRX4013","LR990765.1")
