## Supplementary material for "Characterization of both major histocompatibility complex classes in a wild social mammal: the banded mongoose": Blast results - MHCI exon 2: 2A2RPRX4013-Alignment-Descriptions Query 26 - Mumu class I-2_20.csv

Description	Scientific Name	Max Score	Total Score	Query Cover	E value	Per. ident	Acc. Len	Accession
Tursiops truncatus Tutr-I mRNA for major histocompatibility complex class I antigen, partial cds, allele: Tutr-I*2101	Tursiops truncatus	333	333	100%	1e-86	93.01	1077	=HYPERLINK("https://www.ncbi.nlm.nih.gov/nucleotide/AB517981.1?report=genbank&log$=nucltop&blast_rank=1&RID=2A2RPRX4013","AB517981.1")
Felis catus MHC class I antigen (FLAI-H) gene, FLAI-H-FLA-H*023:01:01:01 allele, complete cds	Felis catus	333	333	100%	1e-86	93.01	3234	=HYPERLINK("https://www.ncbi.nlm.nih.gov/nucleotide/OK265105.1?report=genbank&log$=nucltop&blast_rank=2&RID=2A2RPRX4013","OK265105.1")
Tursiops truncatus Tutr-I mRNA for major histocompatibility complex class I antigen, partial cds, allele: Tutr-I*2201	Tursiops truncatus	329	329	99%	2e-85	92.95	1077	=HYPERLINK("https://www.ncbi.nlm.nih.gov/nucleotide/AB517982.1?report=genbank&log$=nucltop&blast_rank=3&RID=2A2RPRX4013","AB517982.1")
PREDICTED: Lagenorhynchus albirostris BOLA class I histocompatibility antigen, alpha chain BL3-7-like (LOC132527545), transcript variant X3, mRNA	Lagenorhynchus albirostris	329	329	99%	2e-85	92.98	1372	=HYPERLINK("https://www.ncbi.nlm.nih.gov/nucleotide/XM_060163422.1?report=genbank&log$=nucltop&blast_rank=4&RID=2A2RPRX4013","XM_060163422.1")
PREDICTED: Lagenorhynchus albirostris BOLA class I histocompatibility antigen, alpha chain BL3-7-like (LOC132527545), transcript variant X2, mRNA	Lagenorhynchus albirostris	329	329	99%	2e-85	92.98	1323	=HYPERLINK("https://www.ncbi.nlm.nih.gov/nucleotide/XM_060163421.1?report=genbank&log$=nucltop&blast_rank=5&RID=2A2RPRX4013","XM_060163421.1")
PREDICTED: Lagenorhynchus albirostris BOLA class I histocompatibility antigen, alpha chain BL3-7-like (LOC132527545), transcript variant X1, mRNA	Lagenorhynchus albirostris	329	329	99%	2e-85	92.98	1482	=HYPERLINK("https://www.ncbi.nlm.nih.gov/nucleotide/XM_060163420.1?report=genbank&log$=nucltop&blast_rank=6&RID=2A2RPRX4013","XM_060163420.1")
PREDICTED: Hippopotamus amphibius kiboko BOLA class I histocompatibility antigen, alpha chain BL3-7-like (LOC130830788), transcript variant X4, misc_RNA	Hippopotamus amphibius kiboko	329	329	99%	2e-85	92.92	1467	=HYPERLINK("https://www.ncbi.nlm.nih.gov/nucleotide/XR_009047909.1?report=genbank&log$=nucltop&blast_rank=7&RID=2A2RPRX4013","XR_009047909.1")
PREDICTED: Hippopotamus amphibius kiboko BOLA class I histocompatibility antigen, alpha chain BL3-7-like (LOC130830788), transcript variant X3, mRNA	Hippopotamus amphibius kiboko	329	329	99%	2e-85	92.92	1419	=HYPERLINK("https://www.ncbi.nlm.nih.gov/nucleotide/XM_057698108.1?report=genbank&log$=nucltop&blast_rank=8&RID=2A2RPRX4013","XM_057698108.1")
PREDICTED: Hippopotamus amphibius kiboko BOLA class I histocompatibility antigen, alpha chain BL3-7-like (LOC130830788), transcript variant X2, misc_RNA	Hippopotamus amphibius kiboko	329	329	99%	2e-85	92.92	1472	=HYPERLINK("https://www.ncbi.nlm.nih.gov/nucleotide/XR_009047908.1?report=genbank&log$=nucltop&blast_rank=9&RID=2A2RPRX4013","XR_009047908.1")
PREDICTED: Hippopotamus amphibius kiboko BOLA class I histocompatibility antigen, alpha chain BL3-7-like (LOC130830788), transcript variant X1, mRNA	Hippopotamus amphibius kiboko	329	329	99%	2e-85	92.92	1424	=HYPERLINK("https://www.ncbi.nlm.nih.gov/nucleotide/XM_057698107.1?report=genbank&log$=nucltop&blast_rank=10&RID=2A2RPRX4013","XM_057698107.1")
Felis catus isolate TZ2-0-353 MHC class I antigen (FLA-E) gene, FLA-E*021:01:01:01 allele, complete cds	Felis catus	327	327	100%	6e-85	92.58	3271	=HYPERLINK("https://www.ncbi.nlm.nih.gov/nucleotide/MN069865.1?report=genbank&log$=nucltop&blast_rank=11&RID=2A2RPRX4013","MN069865.1")
Felis catus isolate RO5-0-114 MHC class I antigen (FLA-E) gene, FLA-E*009:03:01:02 allele, complete cds	Felis catus	327	327	100%	6e-85	92.58	3265	=HYPERLINK("https://www.ncbi.nlm.nih.gov/nucleotide/MN069863.1?report=genbank&log$=nucltop&blast_rank=12&RID=2A2RPRX4013","MN069863.1")
Felis catus isolate PM2-0-500 MHC class I antigen (FLA-E) gene, FLA-E*010:01:01:01 allele, complete cds	Felis catus	327	327	100%	6e-85	92.58	3262	=HYPERLINK("https://www.ncbi.nlm.nih.gov/nucleotide/MN069861.1?report=genbank&log$=nucltop&blast_rank=13&RID=2A2RPRX4013","MN069861.1")
Felis catus isolate JI2-0-380 MHC class I antigen (FLA-E) gene, FLA-E*011:01:01:01 allele, complete cds	Felis catus	327	327	100%	6e-85	92.58	3264	=HYPERLINK("https://www.ncbi.nlm.nih.gov/nucleotide/MN069853.1?report=genbank&log$=nucltop&blast_rank=14&RID=2A2RPRX4013","MN069853.1")
Felis catus isolate IH3-1-342 MHC class I antigen (FLA-E) gene, FLA-E*009:03:01:03 allele, complete cds	Felis catus	327	327	100%	6e-85	92.58	3265	=HYPERLINK("https://www.ncbi.nlm.nih.gov/nucleotide/MN069851.1?report=genbank&log$=nucltop&blast_rank=15&RID=2A2RPRX4013","MN069851.1")
Felis catus isolate EH0-0-500 MHC class I antigen (FLA-E) gene, FLA-E*010:01:01:01 allele, complete cds	Felis catus	327	327	100%	6e-85	92.58	3262	=HYPERLINK("https://www.ncbi.nlm.nih.gov/nucleotide/MN069849.1?report=genbank&log$=nucltop&blast_rank=16&RID=2A2RPRX4013","MN069849.1")
Felis catus isolate CBB2-0-223 MHC class I antigen (FLA-E) gene, FLA-E*009:03:01:01 allele, complete cds	Felis catus	327	327	100%	6e-85	92.58	3269	=HYPERLINK("https://www.ncbi.nlm.nih.gov/nucleotide/MN069846.1?report=genbank&log$=nucltop&blast_rank=17&RID=2A2RPRX4013","MN069846.1")
Felis catus isolate CBB2-2-258 MHC class I antigen (FLA-E) gene, FLA-E*009:02:01:01 allele, complete cds	Felis catus	327	327	100%	6e-85	92.58	3273	=HYPERLINK("https://www.ncbi.nlm.nih.gov/nucleotide/MN069845.1?report=genbank&log$=nucltop&blast_rank=18&RID=2A2RPRX4013","MN069845.1")
PREDICTED: Globicephala melas BOLA class I histocompatibility antigen, alpha chain BL3-7-like (LOC115850862), transcript variant X4, mRNA	Globicephala melas	327	327	100%	6e-85	92.58	1450	=HYPERLINK("https://www.ncbi.nlm.nih.gov/nucleotide/XM_060307327.1?report=genbank&log$=nucltop&blast_rank=19&RID=2A2RPRX4013","XM_060307327.1")
PREDICTED: Globicephala melas BOLA class I histocompatibility antigen, alpha chain BL3-7-like (LOC115850862), transcript variant X3, mRNA	Globicephala melas	327	327	100%	6e-85	92.58	1439	=HYPERLINK("https://www.ncbi.nlm.nih.gov/nucleotide/XM_060307326.1?report=genbank&log$=nucltop&blast_rank=20&RID=2A2RPRX4013","XM_060307326.1")
PREDICTED: Globicephala melas BOLA class I histocompatibility antigen, alpha chain BL3-7-like (LOC115850862), transcript variant X2, mRNA	Globicephala melas	327	327	100%	6e-85	92.58	1367	=HYPERLINK("https://www.ncbi.nlm.nih.gov/nucleotide/XM_060307325.1?report=genbank&log$=nucltop&blast_rank=21&RID=2A2RPRX4013","XM_060307325.1")
PREDICTED: Globicephala melas BOLA class I histocompatibility antigen, alpha chain BL3-7-like (LOC115850862), transcript variant X1, mRNA	Globicephala melas	327	327	100%	6e-85	92.58	1199	=HYPERLINK("https://www.ncbi.nlm.nih.gov/nucleotide/XM_060307324.1?report=genbank&log$=nucltop&blast_rank=22&RID=2A2RPRX4013","XM_060307324.1")
Felis catus MHC class I antigen (FLAI-E) gene, FLAI-E-FLA-E*021:02:01:03 allele, complete cds	Felis catus	327	327	100%	6e-85	92.58	3209	=HYPERLINK("https://www.ncbi.nlm.nih.gov/nucleotide/MZ964748.1?report=genbank&log$=nucltop&blast_rank=23&RID=2A2RPRX4013","MZ964748.1")
Felis catus MHC class I antigen (FLAI-E) gene, FLAI-E-FLA-E*021:02:01:02 allele, complete cds	Felis catus	327	327	100%	6e-85	92.58	3250	=HYPERLINK("https://www.ncbi.nlm.nih.gov/nucleotide/MZ964747.1?report=genbank&log$=nucltop&blast_rank=24&RID=2A2RPRX4013","MZ964747.1")
Felis catus MHC class I antigen (FLAI-E) gene, FLAI-E-FLA-E*021:02:01:01 allele, complete cds	Felis catus	327	327	100%	6e-85	92.58	3249	=HYPERLINK("https://www.ncbi.nlm.nih.gov/nucleotide/MZ964746.1?report=genbank&log$=nucltop&blast_rank=25&RID=2A2RPRX4013","MZ964746.1")
Felis catus MHC class I antigen (FLAI-E) gene, FLAI-E-FLA-E*056:01:01:01 allele, complete cds	Felis catus	327	327	100%	6e-85	92.54	3238	=HYPERLINK("https://www.ncbi.nlm.nih.gov/nucleotide/MZ964735.1?report=genbank&log$=nucltop&blast_rank=26&RID=2A2RPRX4013","MZ964735.1")
Felis catus MHC class I antigen (FLAI-E) gene, FLAI-E-FLA-E*055:01:01:01 allele, complete cds	Felis catus	327	327	100%	6e-85	92.54	3240	=HYPERLINK("https://www.ncbi.nlm.nih.gov/nucleotide/MZ964734.1?report=genbank&log$=nucltop&blast_rank=27&RID=2A2RPRX4013","MZ964734.1")
Felis catus MHC class I antigen (FLAI-E) gene, FLAI-E-FLA-E*010:01:01:02 allele, complete cds	Felis catus	327	327	100%	6e-85	92.58	3242	=HYPERLINK("https://www.ncbi.nlm.nih.gov/nucleotide/MZ964701.1?report=genbank&log$=nucltop&blast_rank=28&RID=2A2RPRX4013","MZ964701.1")
Felis catus MHC class I antigen (FLAI-E) gene, FLAI-E-FLA-E*047:01:01:02 allele, complete cds	Felis catus	327	327	100%	6e-85	92.58	3202	=HYPERLINK("https://www.ncbi.nlm.nih.gov/nucleotide/MZ964700.1?report=genbank&log$=nucltop&blast_rank=29&RID=2A2RPRX4013","MZ964700.1")
Felis catus MHC class I antigen (FLAI-E) gene, FLAI-E-FLA-E*047:01:01:01 allele, complete cds	Felis catus	327	327	100%	6e-85	92.58	3242	=HYPERLINK("https://www.ncbi.nlm.nih.gov/nucleotide/MZ964699.1?report=genbank&log$=nucltop&blast_rank=30&RID=2A2RPRX4013","MZ964699.1")
Felis catus MHC class I antigen (FLAI-E) gene, FLAI-E-FLA-E*046:01:01:02 allele, complete cds	Felis catus	327	327	100%	6e-85	92.58	3203	=HYPERLINK("https://www.ncbi.nlm.nih.gov/nucleotide/MZ964698.1?report=genbank&log$=nucltop&blast_rank=31&RID=2A2RPRX4013","MZ964698.1")
Felis catus MHC class I antigen (FLAI-E) gene, FLAI-E-FLA-E*046:01:01:01 allele, complete cds	Felis catus	327	327	100%	6e-85	92.58	3244	=HYPERLINK("https://www.ncbi.nlm.nih.gov/nucleotide/MZ964697.1?report=genbank&log$=nucltop&blast_rank=32&RID=2A2RPRX4013","MZ964697.1")
Felis catus MHC class I antigen (FLAI-E) gene, FLAI-E-FLA-E*032:01:01:02 allele, complete cds	Felis catus	327	327	100%	6e-85	92.58	3249	=HYPERLINK("https://www.ncbi.nlm.nih.gov/nucleotide/MZ964696.1?report=genbank&log$=nucltop&blast_rank=33&RID=2A2RPRX4013","MZ964696.1")
Felis catus MHC class I antigen (FLAI-E) gene, FLAI-E-FLA-E*032:01:01:01 allele, complete cds	Felis catus	327	327	100%	6e-85	92.58	3254	=HYPERLINK("https://www.ncbi.nlm.nih.gov/nucleotide/MZ964695.1?report=genbank&log$=nucltop&blast_rank=34&RID=2A2RPRX4013","MZ964695.1")
Felis catus MHC class I antigen (FLAI-E) gene, FLAI-E-FLA-E*011:01:01:02 allele, complete cds	Felis catus	327	327	100%	6e-85	92.58	3261	=HYPERLINK("https://www.ncbi.nlm.nih.gov/nucleotide/MZ964694.1?report=genbank&log$=nucltop&blast_rank=35&RID=2A2RPRX4013","MZ964694.1")
Felis catus MHC class I antigen (FLAI-E) gene, FLAI-E-FLA-E*011:01:01:03 allele, complete cds	Felis catus	327	327	100%	6e-85	92.58	3207	=HYPERLINK("https://www.ncbi.nlm.nih.gov/nucleotide/MZ964693.1?report=genbank&log$=nucltop&blast_rank=36&RID=2A2RPRX4013","MZ964693.1")
Felis catus MHC class I antigen (FLAI-E) gene, FLAI-E-FLA-E*009:03:01:07 allele, complete cds	Felis catus	327	327	100%	6e-85	92.58	3205	=HYPERLINK("https://www.ncbi.nlm.nih.gov/nucleotide/MZ964692.1?report=genbank&log$=nucltop&blast_rank=37&RID=2A2RPRX4013","MZ964692.1")
Felis catus MHC class I antigen (FLAI-E) gene, FLAI-E-FLA-E*009:03:01:09 allele, complete cds	Felis catus	327	327	100%	6e-85	92.58	3210	=HYPERLINK("https://www.ncbi.nlm.nih.gov/nucleotide/MZ964691.1?report=genbank&log$=nucltop&blast_rank=38&RID=2A2RPRX4013","MZ964691.1")
Felis catus MHC class I antigen (FLAI-E) pseudogene, FLAI-E-FLA-E*009:03:01:06Q allele, complete sequence	Felis catus	327	327	100%	6e-85	92.58	3245	=HYPERLINK("https://www.ncbi.nlm.nih.gov/nucleotide/MZ964690.1?report=genbank&log$=nucltop&blast_rank=39&RID=2A2RPRX4013","MZ964690.1")
Felis catus MHC class I antigen (FLAI-E) gene, FLAI-E-FLA-E*009:03:01:05 allele, complete cds	Felis catus	327	327	100%	6e-85	92.58	3261	=HYPERLINK("https://www.ncbi.nlm.nih.gov/nucleotide/MZ964689.1?report=genbank&log$=nucltop&blast_rank=40&RID=2A2RPRX4013","MZ964689.1")
Felis catus MHC class I antigen (FLAI-E) gene, FLAI-E-FLA-E*009:03:01:01 allele, complete cds	Felis catus	327	327	100%	6e-85	92.58	3252	=HYPERLINK("https://www.ncbi.nlm.nih.gov/nucleotide/MZ964688.1?report=genbank&log$=nucltop&blast_rank=41&RID=2A2RPRX4013","MZ964688.1")
Felis catus MHC class I antigen (FLAI-E) gene, FLAI-E-FLA-E*009:03:01:08 allele, complete cds	Felis catus	327	327	100%	6e-85	92.58	3209	=HYPERLINK("https://www.ncbi.nlm.nih.gov/nucleotide/MZ964687.1?report=genbank&log$=nucltop&blast_rank=42&RID=2A2RPRX4013","MZ964687.1")
Felis catus MHC class I antigen (FLAI-E) gene, FLAI-E-FLA-E*009:03:01:04 allele, complete cds	Felis catus	327	327	100%	6e-85	92.58	3261	=HYPERLINK("https://www.ncbi.nlm.nih.gov/nucleotide/MZ964686.1?report=genbank&log$=nucltop&blast_rank=43&RID=2A2RPRX4013","MZ964686.1")
Felis catus MHC class I antigen (FLAI-E) gene, FLAI-E-FLA-E*036:01:01:01 allele, complete cds	Felis catus	327	327	100%	6e-85	92.58	3265	=HYPERLINK("https://www.ncbi.nlm.nih.gov/nucleotide/MZ964674.1?report=genbank&log$=nucltop&blast_rank=44&RID=2A2RPRX4013","MZ964674.1")
Felis catus MHC class I antigen (FLAI-E) gene, FLAI-E-FLA-E*035:01:01:01 allele, complete cds	Felis catus	327	327	100%	6e-85	92.58	3269	=HYPERLINK("https://www.ncbi.nlm.nih.gov/nucleotide/MZ964673.1?report=genbank&log$=nucltop&blast_rank=45&RID=2A2RPRX4013","MZ964673.1")
Equus caballus MHC class I antigen (Eqca-1) gene, Eqca-1*029:01 allele, exons 2 and 3 and partial cds	Equus caballus	327	327	100%	6e-85	92.54	771	=HYPERLINK("https://www.ncbi.nlm.nih.gov/nucleotide/ON863458.1?report=genbank&log$=nucltop&blast_rank=46&RID=2A2RPRX4013","ON863458.1")
PREDICTED: Equus quagga popy Class I histocompatibility antigen, A-1 alpha chain-like (LOC124234062), mRNA	Equus quagga	327	327	98%	6e-85	92.89	1840	=HYPERLINK("https://www.ncbi.nlm.nih.gov/nucleotide/XM_046651323.1?report=genbank&log$=nucltop&blast_rank=47&RID=2A2RPRX4013","XM_046651323.1")
PREDICTED: Equus asinus patr class I histocompatibility antigen, B-2 alpha chain-like (LOC106825489), mRNA	Equus asinus	327	327	98%	6e-85	92.89	1588	=HYPERLINK("https://www.ncbi.nlm.nih.gov/nucleotide/XM_044775014.1?report=genbank&log$=nucltop&blast_rank=48&RID=2A2RPRX4013","XM_044775014.1")
Felis catus MHC class I antigen (FLAI-E) gene, FLAI-E*01101 allele, exons 2, 3 and partial cds	Felis catus	327	327	100%	6e-85	92.58	745	=HYPERLINK("https://www.ncbi.nlm.nih.gov/nucleotide/KC763021.1?report=genbank&log$=nucltop&blast_rank=49&RID=2A2RPRX4013","KC763021.1")
Felis catus MHC class I antigen (FLAI-E) gene, FLAI-E*01001 allele, exons 2, 3 and partial cds	Felis catus	327	327	100%	6e-85	92.58	745	=HYPERLINK("https://www.ncbi.nlm.nih.gov/nucleotide/KC763020.1?report=genbank&log$=nucltop&blast_rank=50&RID=2A2RPRX4013","KC763020.1")
Felis catus MHC class I antigen (FLAI-E) gene, FLAI-E*00902 allele, exons 2, 3 and partial cds	Felis catus	327	327	100%	6e-85	92.58	745	=HYPERLINK("https://www.ncbi.nlm.nih.gov/nucleotide/KC763019.1?report=genbank&log$=nucltop&blast_rank=51&RID=2A2RPRX4013","KC763019.1")
Felis catus MHC class I antigen (FLAI-E) mRNA, FLAI-E-FLA-E*021:01 allele, complete cds	Felis catus	327	327	100%	6e-85	92.58	1247	=HYPERLINK("https://www.ncbi.nlm.nih.gov/nucleotide/MN810561.1?report=genbank&log$=nucltop&blast_rank=52&RID=2A2RPRX4013","MN810561.1")
Felis catus clone FLAA23 major histocompatibility complex class I antigen (FLA-I) mRNA, complete cds	Felis catus	327	327	100%	6e-85	92.58	1462	=HYPERLINK("https://www.ncbi.nlm.nih.gov/nucleotide/U07669.1?report=genbank&log$=nucltop&blast_rank=53&RID=2A2RPRX4013","U07669.1")
PREDICTED: Balaenoptera acutorostrata BOLA class I histocompatibility antigen, alpha chain BL3-6-like (LOC130709019), transcript variant X3, mRNA	Balaenoptera acutorostrata	326	326	98%	2e-84	92.86	1371	=HYPERLINK("https://www.ncbi.nlm.nih.gov/nucleotide/XM_057554378.1?report=genbank&log$=nucltop&blast_rank=54&RID=2A2RPRX4013","XM_057554378.1")
PREDICTED: Balaenoptera acutorostrata BOLA class I histocompatibility antigen, alpha chain BL3-6-like (LOC130709019), transcript variant X2, mRNA	Balaenoptera acutorostrata	326	326	98%	2e-84	92.86	1481	=HYPERLINK("https://www.ncbi.nlm.nih.gov/nucleotide/XM_057554377.1?report=genbank&log$=nucltop&blast_rank=55&RID=2A2RPRX4013","XM_057554377.1")
PREDICTED: Balaenoptera acutorostrata BOLA class I histocompatibility antigen, alpha chain BL3-6-like (LOC130709019), transcript variant X1, mRNA	Balaenoptera acutorostrata	326	326	98%	2e-84	92.86	1259	=HYPERLINK("https://www.ncbi.nlm.nih.gov/nucleotide/XM_057554376.1?report=genbank&log$=nucltop&blast_rank=56&RID=2A2RPRX4013","XM_057554376.1")
PREDICTED: Tursiops truncatus BOLA class I histocompatibility antigen, alpha chain BL3-7-like (LOC117310986), misc_RNA	Tursiops truncatus	322	322	100%	3e-83	92.14	1686	=HYPERLINK("https://www.ncbi.nlm.nih.gov/nucleotide/XR_004524969.1?report=genbank&log$=nucltop&blast_rank=57&RID=2A2RPRX4013","XR_004524969.1")
Equus caballus genome assembly, chromosome: 20	Equus caballus	322	8569	100%	3e-83	92.11	65533053	=HYPERLINK("https://www.ncbi.nlm.nih.gov/nucleotide/OZ027732.1?report=genbank&log$=nucltop&blast_rank=58&RID=2A2RPRX4013","OZ027732.1")
Equus caballus genome assembly, chromosome: 20	Equus caballus	322	9302	100%	3e-83	92.44	66475065	=HYPERLINK("https://www.ncbi.nlm.nih.gov/nucleotide/OZ027700.1?report=genbank&log$=nucltop&blast_rank=59&RID=2A2RPRX4013","OZ027700.1")
Equus caballus genome assembly, chromosome: 20	Equus caballus	322	8569	100%	3e-83	92.11	65146860	=HYPERLINK("https://www.ncbi.nlm.nih.gov/nucleotide/OZ014265.2?report=genbank&log$=nucltop&blast_rank=60&RID=2A2RPRX4013","OZ014265.2")
Stenella attenuata MHC class I antigen (Stat-I) mRNA, Stat-I*04 allele, partial cds	Stenella attenuata	322	322	100%	3e-83	92.14	822	=HYPERLINK("https://www.ncbi.nlm.nih.gov/nucleotide/KU757464.1?report=genbank&log$=nucltop&blast_rank=61&RID=2A2RPRX4013","KU757464.1")
Equus caballus MHC class I antigen (Eqca-1) gene, Eqca-1*030:01 allele, exons 2 and 3 and partial cds	Equus caballus	322	322	100%	3e-83	92.11	771	=HYPERLINK("https://www.ncbi.nlm.nih.gov/nucleotide/ON863457.1?report=genbank&log$=nucltop&blast_rank=62&RID=2A2RPRX4013","ON863457.1")
Equus caballus MHC class I antigen (Eqca-1) gene, Eqca-1*028:01 allele, exons 2 and 3 and partial cds	Equus caballus	322	322	100%	3e-83	92.11	771	=HYPERLINK("https://www.ncbi.nlm.nih.gov/nucleotide/ON863450.1?report=genbank&log$=nucltop&blast_rank=63&RID=2A2RPRX4013","ON863450.1")
PREDICTED: Equus quagga patr class I histocompatibility antigen, A-108 alpha chain-like (LOC124232300), mRNA	Equus quagga	322	322	100%	3e-83	92.11	1656	=HYPERLINK("https://www.ncbi.nlm.nih.gov/nucleotide/XM_046649263.1?report=genbank&log$=nucltop&blast_rank=64&RID=2A2RPRX4013","XM_046649263.1")
Lontra provocax isolate Lopr_MHCI*06 MHC class I antigen gene, partial cds	Lontra provocax	322	322	100%	3e-83	92.11	692	=HYPERLINK("https://www.ncbi.nlm.nih.gov/nucleotide/MZ889582.1?report=genbank&log$=nucltop&blast_rank=65&RID=2A2RPRX4013","MZ889582.1")
Lontra provocax isolate Lopr_MHCI*05 MHC class I antigen gene, partial cds	Lontra provocax	322	322	100%	3e-83	92.11	692	=HYPERLINK("https://www.ncbi.nlm.nih.gov/nucleotide/MZ889581.1?report=genbank&log$=nucltop&blast_rank=66&RID=2A2RPRX4013","MZ889581.1")
PREDICTED: Prionailurus bengalensis class I histocompatibility antigen, Gogo-B*0103 alpha chain-like (LOC122489348), transcript variant X11, mRNA	Prionailurus bengalensis	322	322	100%	3e-83	92.11	1409	=HYPERLINK("https://www.ncbi.nlm.nih.gov/nucleotide/XM_043591067.1?report=genbank&log$=nucltop&blast_rank=67&RID=2A2RPRX4013","XM_043591067.1")
PREDICTED: Prionailurus bengalensis class I histocompatibility antigen, Gogo-B*0103 alpha chain-like (LOC122489348), transcript variant X10, mRNA	Prionailurus bengalensis	322	322	100%	3e-83	92.11	1428	=HYPERLINK("https://www.ncbi.nlm.nih.gov/nucleotide/XM_043591065.1?report=genbank&log$=nucltop&blast_rank=68&RID=2A2RPRX4013","XM_043591065.1")
PREDICTED: Prionailurus bengalensis class I histocompatibility antigen, Gogo-B*0103 alpha chain-like (LOC122489348), transcript variant X5, mRNA	Prionailurus bengalensis	322	322	100%	3e-83	92.11	1515	=HYPERLINK("https://www.ncbi.nlm.nih.gov/nucleotide/XM_043591060.1?report=genbank&log$=nucltop&blast_rank=69&RID=2A2RPRX4013","XM_043591060.1")
Equus caballus MHC class I antigen (Eqca-16) mRNA, Eqca-16*00301 allele, complete cds	Equus caballus	322	322	98%	3e-83	92.44	1518	=HYPERLINK("https://www.ncbi.nlm.nih.gov/nucleotide/DQ145598.2?report=genbank&log$=nucltop&blast_rank=70&RID=2A2RPRX4013","DQ145598.2")
Equus caballus MHC class I antigen (Eqca-N) mRNA, Eqca-N*01401 allele, complete cds	Equus caballus	322	322	100%	3e-83	92.11	1151	=HYPERLINK("https://www.ncbi.nlm.nih.gov/nucleotide/HM450667.1?report=genbank&log$=nucltop&blast_rank=71&RID=2A2RPRX4013","HM450667.1")
Felis catus clone FLAA1 major histocompatibility complex class I antigen (FLA-I) mRNA, complete cds	Felis catus	322	322	100%	3e-83	92.14	1467	=HYPERLINK("https://www.ncbi.nlm.nih.gov/nucleotide/U07667.1?report=genbank&log$=nucltop&blast_rank=72&RID=2A2RPRX4013","U07667.1")
PREDICTED: Ceratotherium simum simum HLA class I histocompatibility antigen, B-46 alpha chain-like (LOC101398669), mRNA	Ceratotherium simum simum	316	316	100%	1e-81	91.67	1432	=HYPERLINK("https://www.ncbi.nlm.nih.gov/nucleotide/XM_014782981.1?report=genbank&log$=nucltop&blast_rank=73&RID=2A2RPRX4013","XM_014782981.1")
Felis catus MHC class I antigen (FLAI-E) gene, FLAI-E-FLA-E*012:01:01:03 allele, complete cds	Felis catus	316	316	100%	1e-81	91.70	3247	=HYPERLINK("https://www.ncbi.nlm.nih.gov/nucleotide/MZ964669.1?report=genbank&log$=nucltop&blast_rank=74&RID=2A2RPRX4013","MZ964669.1")
Felis catus MHC class I antigen (FLAI-E) gene, FLAI-E-FLA-E*012:01:01:04 allele, complete cds	Felis catus	316	316	100%	1e-81	91.70	3205	=HYPERLINK("https://www.ncbi.nlm.nih.gov/nucleotide/MZ964668.1?report=genbank&log$=nucltop&blast_rank=75&RID=2A2RPRX4013","MZ964668.1")
Felis catus MHC class I antigen (FLAI-E) gene, FLAI-E-FLA-E*012:01:01:02 allele, complete cds	Felis catus	316	316	100%	1e-81	91.70	3206	=HYPERLINK("https://www.ncbi.nlm.nih.gov/nucleotide/MZ964667.1?report=genbank&log$=nucltop&blast_rank=76&RID=2A2RPRX4013","MZ964667.1")
Equus caballus MHC class I antigen (Eqca-1) gene, Eqca-1*004:02 allele, exons 2 and 3 and partial cds	Equus caballus	316	316	100%	1e-81	91.67	771	=HYPERLINK("https://www.ncbi.nlm.nih.gov/nucleotide/ON863433.1?report=genbank&log$=nucltop&blast_rank=77&RID=2A2RPRX4013","ON863433.1")
Panthera tigris MHC class I antigen (Pati-MHCI) gene, Pati-MHCI*11 allele, exon 2 and partial cds	Panthera tigris	316	316	100%	1e-81	91.70	258	=HYPERLINK("https://www.ncbi.nlm.nih.gov/nucleotide/MT258449.1?report=genbank&log$=nucltop&blast_rank=78&RID=2A2RPRX4013","MT258449.1")
PREDICTED: Panthera uncia DLA class I histocompatibility antigen, A9/A9 alpha chain-like (LOC125938453), transcript variant X8, mRNA	Panthera uncia	316	316	100%	1e-81	91.70	1210	=HYPERLINK("https://www.ncbi.nlm.nih.gov/nucleotide/XM_049653624.1?report=genbank&log$=nucltop&blast_rank=79&RID=2A2RPRX4013","XM_049653624.1")
PREDICTED: Panthera uncia DLA class I histocompatibility antigen, A9/A9 alpha chain-like (LOC125938453), transcript variant X7, misc_RNA	Panthera uncia	316	316	100%	1e-81	91.70	4907	=HYPERLINK("https://www.ncbi.nlm.nih.gov/nucleotide/XR_007462702.1?report=genbank&log$=nucltop&blast_rank=80&RID=2A2RPRX4013","XR_007462702.1")
PREDICTED: Panthera uncia DLA class I histocompatibility antigen, A9/A9 alpha chain-like (LOC125938453), transcript variant X6, mRNA	Panthera uncia	316	316	100%	1e-81	91.70	1393	=HYPERLINK("https://www.ncbi.nlm.nih.gov/nucleotide/XM_049653623.1?report=genbank&log$=nucltop&blast_rank=81&RID=2A2RPRX4013","XM_049653623.1")
PREDICTED: Panthera uncia DLA class I histocompatibility antigen, A9/A9 alpha chain-like (LOC125938453), transcript variant X5, misc_RNA	Panthera uncia	316	316	100%	1e-81	91.70	3569	=HYPERLINK("https://www.ncbi.nlm.nih.gov/nucleotide/XR_007462701.1?report=genbank&log$=nucltop&blast_rank=82&RID=2A2RPRX4013","XR_007462701.1")
PREDICTED: Panthera uncia DLA class I histocompatibility antigen, A9/A9 alpha chain-like (LOC125938453), transcript variant X4, misc_RNA	Panthera uncia	316	316	100%	1e-81	91.70	1758	=HYPERLINK("https://www.ncbi.nlm.nih.gov/nucleotide/XR_007462700.1?report=genbank&log$=nucltop&blast_rank=83&RID=2A2RPRX4013","XR_007462700.1")
PREDICTED: Panthera uncia DLA class I histocompatibility antigen, A9/A9 alpha chain-like (LOC125938453), transcript variant X3, mRNA	Panthera uncia	316	316	100%	1e-81	91.70	3588	=HYPERLINK("https://www.ncbi.nlm.nih.gov/nucleotide/XM_049653622.1?report=genbank&log$=nucltop&blast_rank=84&RID=2A2RPRX4013","XM_049653622.1")
PREDICTED: Panthera uncia DLA class I histocompatibility antigen, A9/A9 alpha chain-like (LOC125938453), transcript variant X2, misc_RNA	Panthera uncia	316	316	100%	1e-81	91.70	3578	=HYPERLINK("https://www.ncbi.nlm.nih.gov/nucleotide/XR_007462699.1?report=genbank&log$=nucltop&blast_rank=85&RID=2A2RPRX4013","XR_007462699.1")
PREDICTED: Panthera uncia DLA class I histocompatibility antigen, A9/A9 alpha chain-like (LOC125938453), transcript variant X1, mRNA	Panthera uncia	316	316	100%	1e-81	91.70	4051	=HYPERLINK("https://www.ncbi.nlm.nih.gov/nucleotide/XM_049653621.1?report=genbank&log$=nucltop&blast_rank=86&RID=2A2RPRX4013","XM_049653621.1")
PREDICTED: Equus quagga class I histocompatibility antigen, Gogo-B*0101 alpha chain-like (LOC124226057), transcript variant X2, mRNA	Equus quagga	316	316	100%	1e-81	91.67	1483	=HYPERLINK("https://www.ncbi.nlm.nih.gov/nucleotide/XM_046638858.1?report=genbank&log$=nucltop&blast_rank=87&RID=2A2RPRX4013","XM_046638858.1")
PREDICTED: Equus quagga class I histocompatibility antigen, Gogo-B*0101 alpha chain-like (LOC124226057), transcript variant X1, misc_RNA	Equus quagga	316	316	100%	1e-81	91.67	1482	=HYPERLINK("https://www.ncbi.nlm.nih.gov/nucleotide/XR_006885192.1?report=genbank&log$=nucltop&blast_rank=88&RID=2A2RPRX4013","XR_006885192.1")
Ovis aries isolate OvarN-LfL2083 MHC class I antigen (Ovar-I) mRNA, partial cds	Ovis aries	316	316	98%	1e-81	92.00	549	=HYPERLINK("https://www.ncbi.nlm.nih.gov/nucleotide/OL628812.1?report=genbank&log$=nucltop&blast_rank=89&RID=2A2RPRX4013","OL628812.1")
Canis lupus familiaris DLA88 gene for dog leukocyte antigen class I alpha chain, complete cds, allele: DLA88*nov70	Canis lupus familiaris	316	316	98%	1e-81	92.00	746	=HYPERLINK("https://www.ncbi.nlm.nih.gov/nucleotide/LC581760.1?report=genbank&log$=nucltop&blast_rank=90&RID=2A2RPRX4013","LC581760.1")
Canis lupus familiaris DLA88L gene for dog leukocyte antigen class I alpha chain, complete cds, allele: DLA88*nov69	Canis lupus familiaris	316	316	98%	1e-81	92.04	744	=HYPERLINK("https://www.ncbi.nlm.nih.gov/nucleotide/LC581759.1?report=genbank&log$=nucltop&blast_rank=91&RID=2A2RPRX4013","LC581759.1")
Canis lupus familiaris leukocyte antigen dla88 (DLA-88) mRNA, DLA-88*N17m allele, partial cds	Canis lupus familiaris	316	316	98%	1e-81	92.00	549	=HYPERLINK("https://www.ncbi.nlm.nih.gov/nucleotide/MT543268.1?report=genbank&log$=nucltop&blast_rank=92&RID=2A2RPRX4013","MT543268.1")
Felis catus MHC class I antigen (FLAI-E) gene, FLAI-E*01201 allele, exons 2, 3 and partial cds	Felis catus	316	316	100%	1e-81	91.70	745	=HYPERLINK("https://www.ncbi.nlm.nih.gov/nucleotide/KC763022.1?report=genbank&log$=nucltop&blast_rank=93&RID=2A2RPRX4013","KC763022.1")
Canis lupus familiaris DLA88L gene for DLA class I alpha chain, partial cds, allele: DLA88*nov44	Canis lupus familiaris	316	316	98%	1e-81	92.04	745	=HYPERLINK("https://www.ncbi.nlm.nih.gov/nucleotide/LC462822.1?report=genbank&log$=nucltop&blast_rank=94&RID=2A2RPRX4013","LC462822.1")
Canis lupus familiaris DLA88 gene for DLA class I alpha chain, partial cds, allele: DLA88*nov42	Canis lupus familiaris	316	316	98%	1e-81	92.00	746	=HYPERLINK("https://www.ncbi.nlm.nih.gov/nucleotide/LC462821.1?report=genbank&log$=nucltop&blast_rank=95&RID=2A2RPRX4013","LC462821.1")
Canis lupus familiaris DLA88 gene for DLA class I alpha chain, complete cds, allele: DLA88*02801	Canis lupus familiaris	316	316	98%	1e-81	92.00	4543	=HYPERLINK("https://www.ncbi.nlm.nih.gov/nucleotide/LC462770.1?report=genbank&log$=nucltop&blast_rank=96&RID=2A2RPRX4013","LC462770.1")
Equus asinus MHC class I antigen (Eqas-N) mRNA, Eqas-N*01101 allele, partial cds	Equus asinus	316	316	98%	1e-81	92.00	1109	=HYPERLINK("https://www.ncbi.nlm.nih.gov/nucleotide/HM053578.1?report=genbank&log$=nucltop&blast_rank=97&RID=2A2RPRX4013","HM053578.1")
Equus asinus MHC class I antigen (Eqas-N) mRNA, Eqas-N*01001 allele, partial cds	Equus asinus	316	316	100%	1e-81	91.67	1115	=HYPERLINK("https://www.ncbi.nlm.nih.gov/nucleotide/HM053577.1?report=genbank&log$=nucltop&blast_rank=98&RID=2A2RPRX4013","HM053577.1")
Panthera tigris tigris MHC class I antigen (Pati-MHCI) gene, Pati-MHCI*0202 allele, partial cds	Panthera tigris tigris	316	316	100%	1e-81	91.70	671	=HYPERLINK("https://www.ncbi.nlm.nih.gov/nucleotide/HQ157997.1?report=genbank&log$=nucltop&blast_rank=99&RID=2A2RPRX4013","HQ157997.1")
Panthera tigris tigris MHC class I antigen (Pati-MHCI) gene, Pati-MHCI*0201 allele, partial cds	Panthera tigris tigris	316	316	100%	1e-81	91.70	671	=HYPERLINK("https://www.ncbi.nlm.nih.gov/nucleotide/HQ157996.1?report=genbank&log$=nucltop&blast_rank=100&RID=2A2RPRX4013","HQ157996.1")
