## Supplementary material for "Characterization of both major histocompatibility complex classes in a wild social mammal: the banded mongoose": Blast results - MHCI exon 2: 2A2RPRX4013-Alignment-Descriptions Query 33 - Mumu class I-2_36.csv

Description	Scientific Name	Max Score	Total Score	Query Cover	E value	Per. ident	Acc. Len	Accession
Felis catus isolate BS5-0-341 MHC class I antigen (FLA-E) gene, FLA-E*027:01:01:01 allele, complete cds	Felis catus	339	339	100%	3e-88	93.42	3271	=HYPERLINK("https://www.ncbi.nlm.nih.gov/nucleotide/MN069844.1?report=genbank&log$=nucltop&blast_rank=1&RID=2A2RPRX4013","MN069844.1")
Felis catus MHC class I antigen (FLAI-E) gene, FLAI-E-FLA-E*040:01:01:01 allele, complete cds	Felis catus	339	339	100%	3e-88	93.42	3262	=HYPERLINK("https://www.ncbi.nlm.nih.gov/nucleotide/MZ964745.1?report=genbank&log$=nucltop&blast_rank=2&RID=2A2RPRX4013","MZ964745.1")
Felis catus MHC class I antigen (FLAI-E) gene, FLAI-E-FLA-E*052:01:01:01 allele, complete cds	Felis catus	339	339	100%	3e-88	93.42	3247	=HYPERLINK("https://www.ncbi.nlm.nih.gov/nucleotide/MZ964708.1?report=genbank&log$=nucltop&blast_rank=3&RID=2A2RPRX4013","MZ964708.1")
Felis catus MHC class I antigen (FLAI-E) gene, FLAI-E-FLA-E*039:01:01:02 allele, complete cds	Felis catus	333	333	100%	1e-86	92.98	3210	=HYPERLINK("https://www.ncbi.nlm.nih.gov/nucleotide/MZ964730.1?report=genbank&log$=nucltop&blast_rank=4&RID=2A2RPRX4013","MZ964730.1")
Felis catus MHC class I antigen (FLAI-E) gene, FLAI-E-FLA-E*039:01:01:01 allele, complete cds	Felis catus	333	333	100%	1e-86	92.98	3247	=HYPERLINK("https://www.ncbi.nlm.nih.gov/nucleotide/MZ964729.1?report=genbank&log$=nucltop&blast_rank=5&RID=2A2RPRX4013","MZ964729.1")
Felis catus MHC class I antigen (FLAI-E) gene, FLAI-E-FLA-E*039:02:01:03 allele, complete cds	Felis catus	333	333	100%	1e-86	92.98	3254	=HYPERLINK("https://www.ncbi.nlm.nih.gov/nucleotide/MZ964728.1?report=genbank&log$=nucltop&blast_rank=6&RID=2A2RPRX4013","MZ964728.1")
Felis catus MHC class I antigen (FLAI-E) gene, FLAI-E-FLA-E*039:02:01:02 allele, complete cds	Felis catus	333	333	100%	1e-86	92.98	3255	=HYPERLINK("https://www.ncbi.nlm.nih.gov/nucleotide/MZ964727.1?report=genbank&log$=nucltop&blast_rank=7&RID=2A2RPRX4013","MZ964727.1")
Felis catus MHC class I antigen (FLAI-E) gene, FLAI-E-FLA-E*039:02:01:01 allele, complete cds	Felis catus	333	333	100%	1e-86	92.98	3264	=HYPERLINK("https://www.ncbi.nlm.nih.gov/nucleotide/MZ964726.1?report=genbank&log$=nucltop&blast_rank=8&RID=2A2RPRX4013","MZ964726.1")
Felis catus MHC class I antigen (FLAI-E) gene, FLAI-E-FLA-E*015:01:01:01 allele, complete cds	Felis catus	327	327	100%	6e-85	92.54	3210	=HYPERLINK("https://www.ncbi.nlm.nih.gov/nucleotide/MZ964741.1?report=genbank&log$=nucltop&blast_rank=9&RID=2A2RPRX4013","MZ964741.1")
Felis catus MHC class I antigen (FLAI-E) gene, FLAI-E-FLA-E*017:01:01:01 allele, complete cds	Felis catus	327	327	100%	6e-85	92.54	3262	=HYPERLINK("https://www.ncbi.nlm.nih.gov/nucleotide/MZ964740.1?report=genbank&log$=nucltop&blast_rank=10&RID=2A2RPRX4013","MZ964740.1")
Felis catus MHC class I antigen (FLAI-E) gene, FLAI-E-FLA-E*039:03:01:02 allele, complete cds	Felis catus	327	327	100%	6e-85	92.54	3199	=HYPERLINK("https://www.ncbi.nlm.nih.gov/nucleotide/MZ964718.1?report=genbank&log$=nucltop&blast_rank=11&RID=2A2RPRX4013","MZ964718.1")
Felis catus MHC class I antigen (FLAI-E) gene, FLAI-E-FLA-E*039:03:01:01 allele, complete cds	Felis catus	327	327	100%	6e-85	92.54	3240	=HYPERLINK("https://www.ncbi.nlm.nih.gov/nucleotide/MZ964716.1?report=genbank&log$=nucltop&blast_rank=12&RID=2A2RPRX4013","MZ964716.1")
Panthera tigris MHC class I antigen (Pati-MHCI) gene, Pati-MHCI*21 allele, exon 2 and partial cds	Panthera tigris	327	327	100%	6e-85	92.54	258	=HYPERLINK("https://www.ncbi.nlm.nih.gov/nucleotide/MT258457.1?report=genbank&log$=nucltop&blast_rank=13&RID=2A2RPRX4013","MT258457.1")
Felis catus clone A*n02 MHC class I antigen alpha chain (FLA-I) mRNA, complete cds	Felis catus	327	327	100%	6e-85	92.54	1089	=HYPERLINK("https://www.ncbi.nlm.nih.gov/nucleotide/EU915356.1?report=genbank&log$=nucltop&blast_rank=14&RID=2A2RPRX4013","EU915356.1")
Felis catus clone FLAX10 major histocompatibility complex class I antigen (FLA-I) mRNA, complete cds	Felis catus	327	327	100%	6e-85	92.54	1464	=HYPERLINK("https://www.ncbi.nlm.nih.gov/nucleotide/U07673.1?report=genbank&log$=nucltop&blast_rank=15&RID=2A2RPRX4013","U07673.1")
Felis catus isolate TZ7-0-22 MHC class I antigen (FLA-L) gene, FLA-L*01:02:01:01 allele, complete cds	Felis catus	326	326	99%	2e-84	92.54	3291	=HYPERLINK("https://www.ncbi.nlm.nih.gov/nucleotide/MK762784.1?report=genbank&log$=nucltop&blast_rank=16&RID=2A2RPRX4013","MK762784.1")
Felis catus isolate TZ7-1-36 MHC class I antigen (FLA-L) gene, FLA-L*01:01:04:04 allele, complete cds	Felis catus	326	326	99%	2e-84	92.54	3288	=HYPERLINK("https://www.ncbi.nlm.nih.gov/nucleotide/MK762783.1?report=genbank&log$=nucltop&blast_rank=17&RID=2A2RPRX4013","MK762783.1")
Felis catus isolate PC6-0-35 MHC class I antigen (FLA-L) pseudogene, FLA-L*01:03:01:01Q allele, partial sequence; and exon	Felis catus	326	326	99%	2e-84	92.54	3287	=HYPERLINK("https://www.ncbi.nlm.nih.gov/nucleotide/MK762781.1?report=genbank&log$=nucltop&blast_rank=18&RID=2A2RPRX4013","MK762781.1")
Felis catus isolate PC6-1-35 MHC class I antigen (FLA-L) gene, FLA-L*01:01:03:01 allele, complete cds	Felis catus	326	326	99%	2e-84	92.54	3288	=HYPERLINK("https://www.ncbi.nlm.nih.gov/nucleotide/MK762780.1?report=genbank&log$=nucltop&blast_rank=19&RID=2A2RPRX4013","MK762780.1")
Felis catus isolate MO-27-0-33 MHC class I antigen (FLA-L) gene, FLA-L*01:01:04:05 allele, complete cds	Felis catus	326	326	99%	2e-84	92.54	3289	=HYPERLINK("https://www.ncbi.nlm.nih.gov/nucleotide/MK762779.1?report=genbank&log$=nucltop&blast_rank=20&RID=2A2RPRX4013","MK762779.1")
Felis catus isolate MH7-1-32 MHC class I antigen (FLA-L) gene, FLA-L*01:01:04:02 allele, complete cds	Felis catus	326	326	99%	2e-84	92.54	3287	=HYPERLINK("https://www.ncbi.nlm.nih.gov/nucleotide/MK762778.1?report=genbank&log$=nucltop&blast_rank=21&RID=2A2RPRX4013","MK762778.1")
Felis catus isolate MH7-0-37 MHC class I antigen (FLA-L) gene, FLA-L*01:01:03:01 allele, complete cds	Felis catus	326	326	99%	2e-84	92.54	3289	=HYPERLINK("https://www.ncbi.nlm.nih.gov/nucleotide/MK762777.1?report=genbank&log$=nucltop&blast_rank=22&RID=2A2RPRX4013","MK762777.1")
Felis catus isolate JI9-0-32 MHC class I antigen (FLA-L) pseudogene, FLA-L*01:01:02:01Q allele, partial sequence	Felis catus	326	326	99%	2e-84	92.54	3277	=HYPERLINK("https://www.ncbi.nlm.nih.gov/nucleotide/MK762776.1?report=genbank&log$=nucltop&blast_rank=23&RID=2A2RPRX4013","MK762776.1")
Felis catus isolate IH7-0-52 MHC class I antigen (FLA-L) gene, FLA-L*01:01:04:03 allele, complete cds	Felis catus	326	326	99%	2e-84	92.54	3288	=HYPERLINK("https://www.ncbi.nlm.nih.gov/nucleotide/MK762775.1?report=genbank&log$=nucltop&blast_rank=24&RID=2A2RPRX4013","MK762775.1")
Felis catus isolate EH3-0-46 MHC class I antigen (FLA-L) gene, FLA-L*01:05:01:01 allele, complete cds	Felis catus	326	326	99%	2e-84	92.54	3283	=HYPERLINK("https://www.ncbi.nlm.nih.gov/nucleotide/MK762774.1?report=genbank&log$=nucltop&blast_rank=25&RID=2A2RPRX4013","MK762774.1")
Felis catus isolate BS9-0-34 MHC class I antigen (FLA-L) gene, FLA-L*01:01:04:01 allele, complete cds	Felis catus	326	326	99%	2e-84	92.54	3282	=HYPERLINK("https://www.ncbi.nlm.nih.gov/nucleotide/MK762772.1?report=genbank&log$=nucltop&blast_rank=26&RID=2A2RPRX4013","MK762772.1")
Equus caballus MHC class I antigen (Eqca-1) gene, Eqca-1-Eqca-022:01 allele, exons 2 and 3 and partial cds	Equus caballus	326	326	98%	2e-84	92.89	771	=HYPERLINK("https://www.ncbi.nlm.nih.gov/nucleotide/ON863435.1?report=genbank&log$=nucltop&blast_rank=27&RID=2A2RPRX4013","ON863435.1")
PREDICTED: Felis catus DLA class I histocompatibility antigen, A9/A9 alpha chain-like (LOC123385326), mRNA	Felis catus	326	326	99%	2e-84	92.54	1560	=HYPERLINK("https://www.ncbi.nlm.nih.gov/nucleotide/XM_045057242.1?report=genbank&log$=nucltop&blast_rank=28&RID=2A2RPRX4013","XM_045057242.1")
PREDICTED: Felis catus saoe class I histocompatibility antigen, A alpha chain-like (FLAI-K), transcript variant X10, mRNA	Felis catus	326	326	99%	2e-84	92.54	1602	=HYPERLINK("https://www.ncbi.nlm.nih.gov/nucleotide/XM_045056991.1?report=genbank&log$=nucltop&blast_rank=29&RID=2A2RPRX4013","XM_045056991.1")
PREDICTED: Felis catus saoe class I histocompatibility antigen, A alpha chain-like (FLAI-K), transcript variant X9, mRNA	Felis catus	326	326	99%	2e-84	92.54	1512	=HYPERLINK("https://www.ncbi.nlm.nih.gov/nucleotide/XM_045056990.1?report=genbank&log$=nucltop&blast_rank=30&RID=2A2RPRX4013","XM_045056990.1")
Felis catus clone DD MHC class I antigen transcript variant X2 (FLAI-L) mRNA, FLAI-L*01:05 allele, complete cds, alternatively spliced	Felis catus	326	326	99%	2e-84	92.54	1031	=HYPERLINK("https://www.ncbi.nlm.nih.gov/nucleotide/MN996976.1?report=genbank&log$=nucltop&blast_rank=31&RID=2A2RPRX4013","MN996976.1")
Felis catus clone CC MHC class I antigen transcript variant X1 (FLAI-L) mRNA, FLAI-L*01:05 allele, complete cds, alternatively spliced	Felis catus	326	326	99%	2e-84	92.54	1222	=HYPERLINK("https://www.ncbi.nlm.nih.gov/nucleotide/MN996974.1?report=genbank&log$=nucltop&blast_rank=32&RID=2A2RPRX4013","MN996974.1")
Felis catus FLA extended class II, class II, class III, proximal and central class I region genomic sequence	Felis catus	326	2521	100%	2e-84	92.54	2973765	=HYPERLINK("https://www.ncbi.nlm.nih.gov/nucleotide/EU153401.1?report=genbank&log$=nucltop&blast_rank=33&RID=2A2RPRX4013","EU153401.1")
Felis catus isolate PC2-0-496 MHC class I antigen (FLA-E) gene, FLA-E*012:01:01:01 allele, complete cds	Felis catus	322	322	100%	3e-83	92.11	3265	=HYPERLINK("https://www.ncbi.nlm.nih.gov/nucleotide/MN069859.1?report=genbank&log$=nucltop&blast_rank=34&RID=2A2RPRX4013","MN069859.1")
Felis catus isolate MH5-0-416 MHC class I antigen (FLA-E) gene, FLA-E*024:01:01:01 allele, complete cds	Felis catus	322	322	100%	3e-83	92.11	3272	=HYPERLINK("https://www.ncbi.nlm.nih.gov/nucleotide/MN069854.1?report=genbank&log$=nucltop&blast_rank=35&RID=2A2RPRX4013","MN069854.1")
Felis catus isolate DN3-0-128 MHC class I antigen (FLA-E) gene, FLA-E*020:01:01:01 allele, complete cds	Felis catus	322	322	100%	3e-83	92.11	3267	=HYPERLINK("https://www.ncbi.nlm.nih.gov/nucleotide/MN069848.1?report=genbank&log$=nucltop&blast_rank=36&RID=2A2RPRX4013","MN069848.1")
Felis catus isolate DN0-0-456 MHC class I antigen (FLAI-H) gene, FLAI-H-FLA-H*013:01:01:01 allele, complete cds	Felis catus	322	322	100%	3e-83	92.11	3375	=HYPERLINK("https://www.ncbi.nlm.nih.gov/nucleotide/MK644236.1?report=genbank&log$=nucltop&blast_rank=37&RID=2A2RPRX4013","MK644236.1")
Felis catus MHC class I antigen (FLAI-E) gene, FLAI-E-FLA-E*050:01:01:01 allele, complete cds	Felis catus	322	322	100%	3e-83	92.11	3210	=HYPERLINK("https://www.ncbi.nlm.nih.gov/nucleotide/MZ964722.1?report=genbank&log$=nucltop&blast_rank=38&RID=2A2RPRX4013","MZ964722.1")
Felis catus MHC class I antigen (FLAI-E) gene, FLAI-E-FLA-E*024:01:01:02 allele, complete cds	Felis catus	322	322	100%	3e-83	92.11	3257	=HYPERLINK("https://www.ncbi.nlm.nih.gov/nucleotide/MZ964705.1?report=genbank&log$=nucltop&blast_rank=39&RID=2A2RPRX4013","MZ964705.1")
Felis catus MHC class I antigen (FLAI-E) gene, FLAI-E-FLA-E*038:02:01:02 allele, complete cds	Felis catus	322	322	100%	3e-83	92.11	3208	=HYPERLINK("https://www.ncbi.nlm.nih.gov/nucleotide/MZ964678.1?report=genbank&log$=nucltop&blast_rank=40&RID=2A2RPRX4013","MZ964678.1")
Felis catus MHC class I antigen (FLAI-E) gene, FLAI-E-FLA-E*020:01:01:02 allele, complete cds	Felis catus	322	322	100%	3e-83	92.11	3207	=HYPERLINK("https://www.ncbi.nlm.nih.gov/nucleotide/MZ964677.1?report=genbank&log$=nucltop&blast_rank=41&RID=2A2RPRX4013","MZ964677.1")
Felis catus MHC class I antigen (FLAI-E) gene, FLAI-E-FLA-E*038:02:01:01 allele, complete cds	Felis catus	322	322	100%	3e-83	92.11	3255	=HYPERLINK("https://www.ncbi.nlm.nih.gov/nucleotide/MZ964676.1?report=genbank&log$=nucltop&blast_rank=42&RID=2A2RPRX4013","MZ964676.1")
Felis catus MHC class I antigen (FLAI-E) gene, FLAI-E-FLA-E*012:01:01:03 allele, complete cds	Felis catus	322	322	100%	3e-83	92.11	3247	=HYPERLINK("https://www.ncbi.nlm.nih.gov/nucleotide/MZ964669.1?report=genbank&log$=nucltop&blast_rank=43&RID=2A2RPRX4013","MZ964669.1")
Felis catus MHC class I antigen (FLAI-E) gene, FLAI-E-FLA-E*012:01:01:04 allele, complete cds	Felis catus	322	322	100%	3e-83	92.11	3205	=HYPERLINK("https://www.ncbi.nlm.nih.gov/nucleotide/MZ964668.1?report=genbank&log$=nucltop&blast_rank=44&RID=2A2RPRX4013","MZ964668.1")
Felis catus MHC class I antigen (FLAI-E) gene, FLAI-E-FLA-E*012:01:01:02 allele, complete cds	Felis catus	322	322	100%	3e-83	92.11	3206	=HYPERLINK("https://www.ncbi.nlm.nih.gov/nucleotide/MZ964667.1?report=genbank&log$=nucltop&blast_rank=45&RID=2A2RPRX4013","MZ964667.1")
Panthera tigris MHC class I antigen (Pati-MHCI) gene, Pati-MHCI*26 allele, exon 2 and partial cds	Panthera tigris	322	322	100%	3e-83	92.11	258	=HYPERLINK("https://www.ncbi.nlm.nih.gov/nucleotide/MT258462.1?report=genbank&log$=nucltop&blast_rank=46&RID=2A2RPRX4013","MT258462.1")
Panthera tigris MHC class I antigen (Pati-MHCI) gene, Pati-MHCI*18 allele, exon 2 and partial cds	Panthera tigris	322	322	100%	3e-83	92.11	258	=HYPERLINK("https://www.ncbi.nlm.nih.gov/nucleotide/MT258454.1?report=genbank&log$=nucltop&blast_rank=47&RID=2A2RPRX4013","MT258454.1")
Panthera tigris MHC class I antigen (Pati-MHCI) gene, Pati-MHCI*09 allele, exon 2 and partial cds	Panthera tigris	322	322	100%	3e-83	92.11	258	=HYPERLINK("https://www.ncbi.nlm.nih.gov/nucleotide/MT258448.1?report=genbank&log$=nucltop&blast_rank=48&RID=2A2RPRX4013","MT258448.1")
PREDICTED: Prionailurus bengalensis class I histocompatibility antigen, Gogo-B*0103 alpha chain-like (LOC122489348), transcript variant X11, mRNA	Prionailurus bengalensis	322	322	100%	3e-83	92.11	1409	=HYPERLINK("https://www.ncbi.nlm.nih.gov/nucleotide/XM_043591067.1?report=genbank&log$=nucltop&blast_rank=49&RID=2A2RPRX4013","XM_043591067.1")
PREDICTED: Prionailurus bengalensis class I histocompatibility antigen, Gogo-B*0103 alpha chain-like (LOC122489348), transcript variant X10, mRNA	Prionailurus bengalensis	322	322	100%	3e-83	92.11	1428	=HYPERLINK("https://www.ncbi.nlm.nih.gov/nucleotide/XM_043591065.1?report=genbank&log$=nucltop&blast_rank=50&RID=2A2RPRX4013","XM_043591065.1")
PREDICTED: Prionailurus bengalensis class I histocompatibility antigen, Gogo-B*0103 alpha chain-like (LOC122489348), transcript variant X5, mRNA	Prionailurus bengalensis	322	322	100%	3e-83	92.11	1515	=HYPERLINK("https://www.ncbi.nlm.nih.gov/nucleotide/XM_043591060.1?report=genbank&log$=nucltop&blast_rank=51&RID=2A2RPRX4013","XM_043591060.1")
Felis catus MHC class I antigen (FLAI-E) gene, FLAI-E*01201 allele, exons 2, 3 and partial cds	Felis catus	322	322	100%	3e-83	92.11	745	=HYPERLINK("https://www.ncbi.nlm.nih.gov/nucleotide/KC763022.1?report=genbank&log$=nucltop&blast_rank=52&RID=2A2RPRX4013","KC763022.1")
Panthera tigris tigris MHC class I antigen (Pati-MHCI) gene, Pati-MHCI*0902 allele, partial cds	Panthera tigris tigris	322	322	100%	3e-83	92.11	671	=HYPERLINK("https://www.ncbi.nlm.nih.gov/nucleotide/HQ158006.1?report=genbank&log$=nucltop&blast_rank=53&RID=2A2RPRX4013","HQ158006.1")
Panthera tigris tigris MHC class I antigen (Pati-MHCI) gene, Pati-MHCI*0901 allele, partial cds	Panthera tigris tigris	322	322	100%	3e-83	92.11	671	=HYPERLINK("https://www.ncbi.nlm.nih.gov/nucleotide/HQ158005.1?report=genbank&log$=nucltop&blast_rank=54&RID=2A2RPRX4013","HQ158005.1")
Panthera tigris tigris MHC class I antigen (Pati-MHCI) gene, Pati-MHCI*0501 allele, partial cds	Panthera tigris tigris	322	322	100%	3e-83	92.11	671	=HYPERLINK("https://www.ncbi.nlm.nih.gov/nucleotide/HQ158000.1?report=genbank&log$=nucltop&blast_rank=55&RID=2A2RPRX4013","HQ158000.1")
Felis catus clone A*n01 MHC class I antigen alpha chain (FLA-I) mRNA, complete cds	Felis catus	322	322	100%	3e-83	92.11	1089	=HYPERLINK("https://www.ncbi.nlm.nih.gov/nucleotide/EU915355.1?report=genbank&log$=nucltop&blast_rank=56&RID=2A2RPRX4013","EU915355.1")
Panthera leo persica clone FM620 MHC class I antigen gene, exon 2 and partial cds	Panthera leo persica	322	322	100%	3e-83	92.11	265	=HYPERLINK("https://www.ncbi.nlm.nih.gov/nucleotide/AY909913.1?report=genbank&log$=nucltop&blast_rank=57&RID=2A2RPRX4013","AY909913.1")
Panthera leo persica clone M183 MHC class I antigen gene, exon 2 and partial cds	Panthera leo persica	322	322	100%	3e-83	92.11	265	=HYPERLINK("https://www.ncbi.nlm.nih.gov/nucleotide/AY909833.1?report=genbank&log$=nucltop&blast_rank=58&RID=2A2RPRX4013","AY909833.1")
Panthera leo persica clone M155 MHC class I antigen gene, exon 2 and partial cds	Panthera leo persica	322	322	100%	3e-83	92.11	265	=HYPERLINK("https://www.ncbi.nlm.nih.gov/nucleotide/AY909822.1?report=genbank&log$=nucltop&blast_rank=59&RID=2A2RPRX4013","AY909822.1")
Panthera leo persica clone M135 MHC class I antigen gene, exon 2 and partial cds	Panthera leo persica	322	322	100%	3e-83	92.11	265	=HYPERLINK("https://www.ncbi.nlm.nih.gov/nucleotide/AY909809.1?report=genbank&log$=nucltop&blast_rank=60&RID=2A2RPRX4013","AY909809.1")
Felis catus isolate PM7-0-34 MHC class I antigen (FLA-L) pseudogene, FLA-L*01:06:01:01Q allele, partial sequence	Felis catus	320	320	99%	1e-82	92.11	3262	=HYPERLINK("https://www.ncbi.nlm.nih.gov/nucleotide/MK762782.1?report=genbank&log$=nucltop&blast_rank=61&RID=2A2RPRX4013","MK762782.1")
Felis catus isolate CBB4-0-37 MHC class I antigen (FLA-L) gene, FLA-L*01:04:01:01 allele, complete cds	Felis catus	320	320	99%	1e-82	92.11	3289	=HYPERLINK("https://www.ncbi.nlm.nih.gov/nucleotide/MK762773.1?report=genbank&log$=nucltop&blast_rank=62&RID=2A2RPRX4013","MK762773.1")
PREDICTED: Trichechus manatus latirostris HLA class I histocompatibility antigen, A-23 alpha chain-like (LOC101345343), misc_RNA	Trichechus manatus latirostris	320	320	98%	1e-82	92.41	1152	=HYPERLINK("https://www.ncbi.nlm.nih.gov/nucleotide/XR_002822937.1?report=genbank&log$=nucltop&blast_rank=63&RID=2A2RPRX4013","XR_002822937.1")
Equus caballus MHC class I antigen (Eqca-1) gene, Eqca-1*021:01 allele, exons 2 and 3 and partial cds	Equus caballus	320	320	98%	1e-82	92.44	771	=HYPERLINK("https://www.ncbi.nlm.nih.gov/nucleotide/ON863459.1?report=genbank&log$=nucltop&blast_rank=64&RID=2A2RPRX4013","ON863459.1")
Felis catus clone LP MHC class I antigen transcript variant X5 (FLAI-L) mRNA, FLAI-L*01:21 allele, complete cds, alternatively spliced	Felis catus	320	320	99%	1e-82	92.11	1150	=HYPERLINK("https://www.ncbi.nlm.nih.gov/nucleotide/MN996972.1?report=genbank&log$=nucltop&blast_rank=65&RID=2A2RPRX4013","MN996972.1")
Panthera leo persica clone M831 MHC class I antigen gene, exon 2 and partial cds	Panthera leo persica	320	320	99%	1e-82	92.07	265	=HYPERLINK("https://www.ncbi.nlm.nih.gov/nucleotide/AY909870.1?report=genbank&log$=nucltop&blast_rank=66&RID=2A2RPRX4013","AY909870.1")
Panthera pardus orientalis isolate 8a11 MHC class I antigen gene, partial cds	Panthera pardus orientalis	318	318	96%	4e-82	92.73	229	=HYPERLINK("https://www.ncbi.nlm.nih.gov/nucleotide/MN879771.1?report=genbank&log$=nucltop&blast_rank=67&RID=2A2RPRX4013","MN879771.1")
Felis catus isolate IH0-0-500 MHC class I antigen (FLAI-K) gene, FLAI-K-FLA-K*003:03:01:01 allele, complete cds	Felis catus	316	316	100%	1e-81	91.67	3266	=HYPERLINK("https://www.ncbi.nlm.nih.gov/nucleotide/MK753260.1?report=genbank&log$=nucltop&blast_rank=68&RID=2A2RPRX4013","MK753260.1")
Felis catus isolate DN2-4-162 MHC class I antigen (FLAI-K) gene, FLAI-K-FLA-K*003:04:01:01 allele, complete cds	Felis catus	316	316	100%	1e-81	91.67	3266	=HYPERLINK("https://www.ncbi.nlm.nih.gov/nucleotide/MK753257.1?report=genbank&log$=nucltop&blast_rank=69&RID=2A2RPRX4013","MK753257.1")
Felis catus isolate DSH72-5-49 MHC class I antigen (FLAI-K) gene, FLAI-K-FLA-K*004:01:01:01 allele, complete cds	Felis catus	316	316	100%	1e-81	91.67	3270	=HYPERLINK("https://www.ncbi.nlm.nih.gov/nucleotide/MK753253.1?report=genbank&log$=nucltop&blast_rank=70&RID=2A2RPRX4013","MK753253.1")
Felis catus isolate ML2-0-80 MHC class I antigen (FLAI-H) gene, FLAI-H-FLA-H*005:01:01:01 allele, complete cds	Felis catus	316	316	100%	1e-81	91.67	3283	=HYPERLINK("https://www.ncbi.nlm.nih.gov/nucleotide/MK644246.1?report=genbank&log$=nucltop&blast_rank=71&RID=2A2RPRX4013","MK644246.1")
Felis catus MHC class I antigen (FLAI-H) gene, FLAI-H-FLA-H*005:01:01:02 allele, complete cds	Felis catus	316	316	100%	1e-81	91.67	3275	=HYPERLINK("https://www.ncbi.nlm.nih.gov/nucleotide/OK265075.1?report=genbank&log$=nucltop&blast_rank=72&RID=2A2RPRX4013","OK265075.1")
Felis catus MHC class I antigen (FLAI-E) gene, FLAI-E-FLA-E*033:01:01:02 allele, complete cds	Felis catus	316	316	100%	1e-81	91.67	3233	=HYPERLINK("https://www.ncbi.nlm.nih.gov/nucleotide/MZ964733.1?report=genbank&log$=nucltop&blast_rank=73&RID=2A2RPRX4013","MZ964733.1")
Felis catus MHC class I antigen (FLAI-E) gene, FLAI-E-FLA-E*033:01:01:01 allele, complete cds	Felis catus	316	316	100%	1e-81	91.67	3252	=HYPERLINK("https://www.ncbi.nlm.nih.gov/nucleotide/MZ964732.1?report=genbank&log$=nucltop&blast_rank=74&RID=2A2RPRX4013","MZ964732.1")
Felis catus MHC class I antigen (FLAI-E) gene, FLAI-E-FLA-E*037:02:01:01 allele, complete cds	Felis catus	316	316	100%	1e-81	91.67	3207	=HYPERLINK("https://www.ncbi.nlm.nih.gov/nucleotide/MZ964685.1?report=genbank&log$=nucltop&blast_rank=75&RID=2A2RPRX4013","MZ964685.1")
Panthera tigris MHC class I antigen (Pati-MHCI) gene, Pati-MHCI*30 allele, exon 2 and partial cds	Panthera tigris	316	316	100%	1e-81	91.67	258	=HYPERLINK("https://www.ncbi.nlm.nih.gov/nucleotide/MT258466.1?report=genbank&log$=nucltop&blast_rank=76&RID=2A2RPRX4013","MT258466.1")
Panthera tigris MHC class I antigen (Pati-MHCI) gene, Pati-MHCI*28 allele, exon 2 and partial cds	Panthera tigris	316	316	100%	1e-81	91.67	258	=HYPERLINK("https://www.ncbi.nlm.nih.gov/nucleotide/MT258464.1?report=genbank&log$=nucltop&blast_rank=77&RID=2A2RPRX4013","MT258464.1")
PREDICTED: Prionailurus viverrinus BOLA class I histocompatibility antigen, alpha chain BL3-7-like (LOC125166135), transcript variant X4, misc_RNA	Prionailurus viverrinus	316	316	100%	1e-81	91.67	1635	=HYPERLINK("https://www.ncbi.nlm.nih.gov/nucleotide/XR_007152361.1?report=genbank&log$=nucltop&blast_rank=78&RID=2A2RPRX4013","XR_007152361.1")
PREDICTED: Prionailurus viverrinus BOLA class I histocompatibility antigen, alpha chain BL3-7-like (LOC125166135), transcript variant X3, misc_RNA	Prionailurus viverrinus	316	316	100%	1e-81	91.67	1579	=HYPERLINK("https://www.ncbi.nlm.nih.gov/nucleotide/XR_007152360.1?report=genbank&log$=nucltop&blast_rank=79&RID=2A2RPRX4013","XR_007152360.1")
PREDICTED: Prionailurus viverrinus BOLA class I histocompatibility antigen, alpha chain BL3-7-like (LOC125166135), transcript variant X2, misc_RNA	Prionailurus viverrinus	316	316	100%	1e-81	91.67	1595	=HYPERLINK("https://www.ncbi.nlm.nih.gov/nucleotide/XR_007152359.1?report=genbank&log$=nucltop&blast_rank=80&RID=2A2RPRX4013","XR_007152359.1")
PREDICTED: Prionailurus bengalensis DLA class I histocompatibility antigen, A9/A9 alpha chain-like (LOC122478235), transcript variant X3, mRNA	Prionailurus bengalensis	316	316	100%	1e-81	91.67	1476	=HYPERLINK("https://www.ncbi.nlm.nih.gov/nucleotide/XM_043571797.1?report=genbank&log$=nucltop&blast_rank=81&RID=2A2RPRX4013","XM_043571797.1")
PREDICTED: Prionailurus bengalensis DLA class I histocompatibility antigen, A9/A9 alpha chain-like (LOC122478235), transcript variant X2, mRNA	Prionailurus bengalensis	316	316	100%	1e-81	91.67	1521	=HYPERLINK("https://www.ncbi.nlm.nih.gov/nucleotide/XM_043571796.1?report=genbank&log$=nucltop&blast_rank=82&RID=2A2RPRX4013","XM_043571796.1")
PREDICTED: Prionailurus bengalensis DLA class I histocompatibility antigen, A9/A9 alpha chain-like (LOC122478235), transcript variant X1, mRNA	Prionailurus bengalensis	316	316	100%	1e-81	91.67	1542	=HYPERLINK("https://www.ncbi.nlm.nih.gov/nucleotide/XM_043571795.1?report=genbank&log$=nucltop&blast_rank=83&RID=2A2RPRX4013","XM_043571795.1")
Felis catus MHC class I antigen (FLAI-K) mRNA, FLAI-K*00401 allele, partial cds	Felis catus	316	316	100%	1e-81	91.67	827	=HYPERLINK("https://www.ncbi.nlm.nih.gov/nucleotide/KC763049.1?report=genbank&log$=nucltop&blast_rank=84&RID=2A2RPRX4013","KC763049.1")
Felis catus MHC class I antigen (FLAI-H) gene, FLAI-H-FLA-H*00501 allele, exons 1 through 4 and partial cds	Felis catus	316	316	100%	1e-81	91.67	1908	=HYPERLINK("https://www.ncbi.nlm.nih.gov/nucleotide/KC763068.1?report=genbank&log$=nucltop&blast_rank=85&RID=2A2RPRX4013","KC763068.1")
Felis catus MHC class I antigen (FLAI-K) gene, FLAI-K-FLA-K*00401 allele, exons 1 through 4 and partial cds	Felis catus	316	316	100%	1e-81	91.67	1911	=HYPERLINK("https://www.ncbi.nlm.nih.gov/nucleotide/KC763066.1?report=genbank&log$=nucltop&blast_rank=86&RID=2A2RPRX4013","KC763066.1")
Felis catus MHC class I antigen (FLAI-H) gene, FLAI-H*00501 allele, exons 2, 3 and partial cds	Felis catus	316	316	100%	1e-81	91.67	745	=HYPERLINK("https://www.ncbi.nlm.nih.gov/nucleotide/KC763030.1?report=genbank&log$=nucltop&blast_rank=87&RID=2A2RPRX4013","KC763030.1")
Felis catus MHC class I antigen (FLAI-K) gene, FLAI-K*00401 allele, exons 2, 3 and partial cds	Felis catus	316	316	100%	1e-81	91.67	748	=HYPERLINK("https://www.ncbi.nlm.nih.gov/nucleotide/KC763040.1?report=genbank&log$=nucltop&blast_rank=88&RID=2A2RPRX4013","KC763040.1")
Felis catus MHC class I antigen (FLAI-K) gene, FLAI-K*00303 allele, exons 2, 3 and partial cds	Felis catus	316	316	100%	1e-81	91.67	745	=HYPERLINK("https://www.ncbi.nlm.nih.gov/nucleotide/KC763039.1?report=genbank&log$=nucltop&blast_rank=89&RID=2A2RPRX4013","KC763039.1")
Felis catus MHC class I antigen (FLAI-K) gene, FLAI-K-FLA-K*004:01 allele, complete cds	Felis catus	316	316	100%	1e-81	91.67	3355	=HYPERLINK("https://www.ncbi.nlm.nih.gov/nucleotide/MN939773.1?report=genbank&log$=nucltop&blast_rank=90&RID=2A2RPRX4013","MN939773.1")
Panthera leo persica clone M1041 MHC class I antigen gene, exon 2 and partial cds	Panthera leo persica	316	316	100%	1e-81	91.67	265	=HYPERLINK("https://www.ncbi.nlm.nih.gov/nucleotide/AY909900.1?report=genbank&log$=nucltop&blast_rank=91&RID=2A2RPRX4013","AY909900.1")
Panthera leo persica clone M1039 MHC class I antigen gene, exon 2 and partial cds	Panthera leo persica	316	316	100%	1e-81	91.67	265	=HYPERLINK("https://www.ncbi.nlm.nih.gov/nucleotide/AY909899.1?report=genbank&log$=nucltop&blast_rank=92&RID=2A2RPRX4013","AY909899.1")
Panthera leo persica clone M829 MHC class I antigen gene, exon 2 and partial cds	Panthera leo persica	316	316	100%	1e-81	91.67	265	=HYPERLINK("https://www.ncbi.nlm.nih.gov/nucleotide/AY909869.1?report=genbank&log$=nucltop&blast_rank=93&RID=2A2RPRX4013","AY909869.1")
Panthera leo persica clone M630 MHC class I antigen gene, exon 2 and partial cds	Panthera leo persica	316	316	100%	1e-81	91.67	265	=HYPERLINK("https://www.ncbi.nlm.nih.gov/nucleotide/AY909856.1?report=genbank&log$=nucltop&blast_rank=94&RID=2A2RPRX4013","AY909856.1")
Panthera leo persica clone M622 MHC class I antigen gene, exon 2 and partial cds	Panthera leo persica	316	316	100%	1e-81	91.70	266	=HYPERLINK("https://www.ncbi.nlm.nih.gov/nucleotide/AY909854.1?report=genbank&log$=nucltop&blast_rank=95&RID=2A2RPRX4013","AY909854.1")
Panthera leo persica clone M176 MHC class I antigen gene, exon 2 and partial cds	Panthera leo persica	316	316	100%	1e-81	91.67	265	=HYPERLINK("https://www.ncbi.nlm.nih.gov/nucleotide/AY909829.1?report=genbank&log$=nucltop&blast_rank=96&RID=2A2RPRX4013","AY909829.1")
Panthera leo persica clone M171 MHC class I antigen gene, exon 2 and partial cds	Panthera leo persica	316	316	100%	1e-81	91.67	265	=HYPERLINK("https://www.ncbi.nlm.nih.gov/nucleotide/AY909827.1?report=genbank&log$=nucltop&blast_rank=97&RID=2A2RPRX4013","AY909827.1")
Panthera leo persica clone M111 MHC class I antigen gene, exon 2 and partial cds	Panthera leo persica	316	316	100%	1e-81	91.67	265	=HYPERLINK("https://www.ncbi.nlm.nih.gov/nucleotide/AY909795.1?report=genbank&log$=nucltop&blast_rank=98&RID=2A2RPRX4013","AY909795.1")
PREDICTED: Balaenoptera acutorostrata BOLA class I histocompatibility antigen, alpha chain BL3-6-like (LOC130709019), transcript variant X3, mRNA	Balaenoptera acutorostrata	315	315	98%	5e-81	92.00	1371	=HYPERLINK("https://www.ncbi.nlm.nih.gov/nucleotide/XM_057554378.1?report=genbank&log$=nucltop&blast_rank=99&RID=2A2RPRX4013","XM_057554378.1")
PREDICTED: Balaenoptera acutorostrata BOLA class I histocompatibility antigen, alpha chain BL3-6-like (LOC130709019), transcript variant X2, mRNA	Balaenoptera acutorostrata	315	315	98%	5e-81	92.00	1481	=HYPERLINK("https://www.ncbi.nlm.nih.gov/nucleotide/XM_057554377.1?report=genbank&log$=nucltop&blast_rank=100&RID=2A2RPRX4013","XM_057554377.1")
