## Supplementary material for "Characterization of both major histocompatibility complex classes in a wild social mammal: the banded mongoose": Blast results - MHCI exon 3: 2A6J677P013-Alignment-Descriptions Query 1 - Mumu class I-3_01.csv

Description	Scientific Name	Max Score	Total Score	Query Cover	E value	Per. ident	Acc. Len	Accession
PREDICTED: Suricata suricatta class I histocompatibility antigen, Gogo-B*0101 alpha chain-like (LOC115295436), mRNA	Suricata suricatta	424	424	100%	7e-114	99.57	1525	=HYPERLINK("https://www.ncbi.nlm.nih.gov/nucleotide/XM_029943322.1?report=genbank&log$=nucltop&blast_rank=1&RID=2A6J677P013","XM_029943322.1")
PREDICTED: Lynx canadensis class I histocompatibility antigen, Gogo-B*0101 alpha chain (LOC115513703), transcript variant X3, mRNA	Lynx canadensis	368	368	100%	4e-97	95.26	1503	=HYPERLINK("https://www.ncbi.nlm.nih.gov/nucleotide/XM_030315039.2?report=genbank&log$=nucltop&blast_rank=2&RID=2A6J677P013","XM_030315039.2")
PREDICTED: Panthera onca class I histocompatibility antigen, Gogo-B*0101 alpha chain-like (LOC132666874), transcript variant X4, mRNA	Panthera onca	368	368	100%	4e-97	95.26	1556	=HYPERLINK("https://www.ncbi.nlm.nih.gov/nucleotide/XM_060615060.1?report=genbank&log$=nucltop&blast_rank=3&RID=2A6J677P013","XM_060615060.1")
PREDICTED: Panthera onca class I histocompatibility antigen, Gogo-B*0101 alpha chain-like (LOC132666874), transcript variant X3, mRNA	Panthera onca	368	368	100%	4e-97	95.26	1164	=HYPERLINK("https://www.ncbi.nlm.nih.gov/nucleotide/XM_060615059.1?report=genbank&log$=nucltop&blast_rank=4&RID=2A6J677P013","XM_060615059.1")
PREDICTED: Panthera onca class I histocompatibility antigen, Gogo-B*0101 alpha chain-like (LOC132666874), transcript variant X2, mRNA	Panthera onca	368	368	100%	4e-97	95.26	1576	=HYPERLINK("https://www.ncbi.nlm.nih.gov/nucleotide/XM_060615058.1?report=genbank&log$=nucltop&blast_rank=5&RID=2A6J677P013","XM_060615058.1")
PREDICTED: Panthera onca class I histocompatibility antigen, Gogo-B*0101 alpha chain-like (LOC132666874), transcript variant X1, mRNA	Panthera onca	368	368	100%	4e-97	95.26	1559	=HYPERLINK("https://www.ncbi.nlm.nih.gov/nucleotide/XM_060615057.1?report=genbank&log$=nucltop&blast_rank=6&RID=2A6J677P013","XM_060615057.1")
PREDICTED: Neofelis nebulosa class I histocompatibility antigen, Gogo-B*0101 alpha chain-like (LOC131515327), transcript variant X9, mRNA	Neofelis nebulosa	368	368	100%	4e-97	95.26	1128	=HYPERLINK("https://www.ncbi.nlm.nih.gov/nucleotide/XM_058736096.1?report=genbank&log$=nucltop&blast_rank=7&RID=2A6J677P013","XM_058736096.1")
PREDICTED: Neofelis nebulosa class I histocompatibility antigen, Gogo-B*0101 alpha chain-like (LOC131515327), transcript variant X8, mRNA	Neofelis nebulosa	368	368	100%	4e-97	95.26	1526	=HYPERLINK("https://www.ncbi.nlm.nih.gov/nucleotide/XM_058736095.1?report=genbank&log$=nucltop&blast_rank=8&RID=2A6J677P013","XM_058736095.1")
PREDICTED: Neofelis nebulosa class I histocompatibility antigen, Gogo-B*0101 alpha chain-like (LOC131515327), transcript variant X6, mRNA	Neofelis nebulosa	368	368	100%	4e-97	95.26	1170	=HYPERLINK("https://www.ncbi.nlm.nih.gov/nucleotide/XM_058736093.1?report=genbank&log$=nucltop&blast_rank=9&RID=2A6J677P013","XM_058736093.1")
PREDICTED: Neofelis nebulosa class I histocompatibility antigen, Gogo-B*0101 alpha chain-like (LOC131515327), transcript variant X5, mRNA	Neofelis nebulosa	368	368	100%	4e-97	95.26	1556	=HYPERLINK("https://www.ncbi.nlm.nih.gov/nucleotide/XM_058736092.1?report=genbank&log$=nucltop&blast_rank=10&RID=2A6J677P013","XM_058736092.1")
PREDICTED: Neofelis nebulosa class I histocompatibility antigen, Gogo-B*0101 alpha chain-like (LOC131515327), transcript variant X4, mRNA	Neofelis nebulosa	368	368	100%	4e-97	95.26	1559	=HYPERLINK("https://www.ncbi.nlm.nih.gov/nucleotide/XM_058736091.1?report=genbank&log$=nucltop&blast_rank=11&RID=2A6J677P013","XM_058736091.1")
PREDICTED: Neofelis nebulosa class I histocompatibility antigen, Gogo-B*0101 alpha chain-like (LOC131515327), transcript variant X3, mRNA	Neofelis nebulosa	368	368	100%	4e-97	95.26	1571	=HYPERLINK("https://www.ncbi.nlm.nih.gov/nucleotide/XM_058736090.1?report=genbank&log$=nucltop&blast_rank=12&RID=2A6J677P013","XM_058736090.1")
PREDICTED: Neofelis nebulosa class I histocompatibility antigen, Gogo-B*0101 alpha chain-like (LOC131515327), transcript variant X2, mRNA	Neofelis nebulosa	368	368	100%	4e-97	95.26	1574	=HYPERLINK("https://www.ncbi.nlm.nih.gov/nucleotide/XM_058736089.1?report=genbank&log$=nucltop&blast_rank=13&RID=2A6J677P013","XM_058736089.1")
PREDICTED: Neofelis nebulosa class I histocompatibility antigen, Gogo-B*0101 alpha chain-like (LOC131515327), transcript variant X1, mRNA	Neofelis nebulosa	368	368	100%	4e-97	95.26	1574	=HYPERLINK("https://www.ncbi.nlm.nih.gov/nucleotide/XM_058736088.1?report=genbank&log$=nucltop&blast_rank=14&RID=2A6J677P013","XM_058736088.1")
PREDICTED: Panthera uncia class I histocompatibility antigen, Gogo-B*0101 alpha chain-like (LOC125938456), transcript variant X6, mRNA	Panthera uncia	368	368	100%	4e-97	95.26	1100	=HYPERLINK("https://www.ncbi.nlm.nih.gov/nucleotide/XM_049653633.1?report=genbank&log$=nucltop&blast_rank=15&RID=2A6J677P013","XM_049653633.1")
PREDICTED: Panthera uncia class I histocompatibility antigen, Gogo-B*0101 alpha chain-like (LOC125938456), transcript variant X5, mRNA	Panthera uncia	368	368	100%	4e-97	95.26	1498	=HYPERLINK("https://www.ncbi.nlm.nih.gov/nucleotide/XM_049653632.1?report=genbank&log$=nucltop&blast_rank=16&RID=2A6J677P013","XM_049653632.1")
PREDICTED: Panthera uncia class I histocompatibility antigen, Gogo-B*0101 alpha chain-like (LOC125938456), transcript variant X4, mRNA	Panthera uncia	368	368	100%	4e-97	95.26	1112	=HYPERLINK("https://www.ncbi.nlm.nih.gov/nucleotide/XM_049653631.1?report=genbank&log$=nucltop&blast_rank=17&RID=2A6J677P013","XM_049653631.1")
PREDICTED: Panthera uncia class I histocompatibility antigen, Gogo-B*0101 alpha chain-like (LOC125938456), transcript variant X3, mRNA	Panthera uncia	368	368	100%	4e-97	95.26	1528	=HYPERLINK("https://www.ncbi.nlm.nih.gov/nucleotide/XM_049653630.1?report=genbank&log$=nucltop&blast_rank=18&RID=2A6J677P013","XM_049653630.1")
PREDICTED: Panthera uncia class I histocompatibility antigen, Gogo-B*0101 alpha chain-like (LOC125938456), transcript variant X2, mRNA	Panthera uncia	368	368	100%	4e-97	95.26	1531	=HYPERLINK("https://www.ncbi.nlm.nih.gov/nucleotide/XM_049653629.1?report=genbank&log$=nucltop&blast_rank=19&RID=2A6J677P013","XM_049653629.1")
PREDICTED: Panthera uncia class I histocompatibility antigen, Gogo-B*0101 alpha chain-like (LOC125938456), transcript variant X1, mRNA	Panthera uncia	368	368	100%	4e-97	95.26	1210	=HYPERLINK("https://www.ncbi.nlm.nih.gov/nucleotide/XM_049653628.1?report=genbank&log$=nucltop&blast_rank=20&RID=2A6J677P013","XM_049653628.1")
PREDICTED: Leopardus geoffroyi class I histocompatibility antigen, Gogo-B*0101 alpha chain-like (LOC123609592), mRNA	Leopardus geoffroyi	368	368	100%	4e-97	95.26	1560	=HYPERLINK("https://www.ncbi.nlm.nih.gov/nucleotide/XM_045500726.1?report=genbank&log$=nucltop&blast_rank=21&RID=2A6J677P013","XM_045500726.1")
PREDICTED: Panthera tigris class I histocompatibility antigen, Gogo-B*0101 alpha chain-like (LOC102958279), transcript variant X3, mRNA	Panthera tigris	368	368	100%	4e-97	95.26	1444	=HYPERLINK("https://www.ncbi.nlm.nih.gov/nucleotide/XM_042985934.1?report=genbank&log$=nucltop&blast_rank=22&RID=2A6J677P013","XM_042985934.1")
PREDICTED: Panthera tigris class I histocompatibility antigen, Gogo-B*0101 alpha chain-like (LOC102958279), transcript variant X2, mRNA	Panthera tigris	368	368	100%	4e-97	95.26	1474	=HYPERLINK("https://www.ncbi.nlm.nih.gov/nucleotide/XM_015541290.2?report=genbank&log$=nucltop&blast_rank=23&RID=2A6J677P013","XM_015541290.2")
PREDICTED: Panthera tigris class I histocompatibility antigen, Gogo-B*0101 alpha chain-like (LOC102958279), transcript variant X1, mRNA	Panthera tigris	368	368	100%	4e-97	95.26	1477	=HYPERLINK("https://www.ncbi.nlm.nih.gov/nucleotide/XM_007090571.3?report=genbank&log$=nucltop&blast_rank=24&RID=2A6J677P013","XM_007090571.3")
Felis catus clone DSH7-L1 MHC class I antigen (FLAI) gene, partial sequence	Felis catus	368	368	100%	4e-97	95.26	1925	=HYPERLINK("https://www.ncbi.nlm.nih.gov/nucleotide/KC763059.1?report=genbank&log$=nucltop&blast_rank=25&RID=2A6J677P013","KC763059.1")
Felis catus clone SW-KS5 MHC class I antigen (FLAI) pseudogene, partial sequence	Felis catus	368	368	100%	4e-97	95.26	751	=HYPERLINK("https://www.ncbi.nlm.nih.gov/nucleotide/KC763055.1?report=genbank&log$=nucltop&blast_rank=26&RID=2A6J677P013","KC763055.1")
PREDICTED: Hyaena hyaena class I histocompatibility antigen, Gogo-B*0101 alpha chain-like (LOC120222660), mRNA	Hyaena hyaena	368	368	100%	4e-97	95.26	1218	=HYPERLINK("https://www.ncbi.nlm.nih.gov/nucleotide/XM_039220578.1?report=genbank&log$=nucltop&blast_rank=27&RID=2A6J677P013","XM_039220578.1")
Felis catus clone OH-K5 MHC class I antigen (FLAI) pseudogene, partial sequence	Felis catus	364	364	100%	5e-96	94.83	743	=HYPERLINK("https://www.ncbi.nlm.nih.gov/nucleotide/KC763053.1?report=genbank&log$=nucltop&blast_rank=28&RID=2A6J677P013","KC763053.1")
PREDICTED: Puma concolor class I histocompatibility antigen, Gogo-B*0101 alpha chain-like (LOC112853699), transcript variant X1, mRNA	Puma concolor	363	363	100%	2e-95	94.83	1177	=HYPERLINK("https://www.ncbi.nlm.nih.gov/nucleotide/XM_025917265.1?report=genbank&log$=nucltop&blast_rank=29&RID=2A6J677P013","XM_025917265.1")
PREDICTED: Panthera pardus class I histocompatibility antigen, Gogo-B*0101 alpha chain-like (LOC109249533), transcript variant X3, mRNA	Panthera pardus	363	363	100%	2e-95	94.83	1513	=HYPERLINK("https://www.ncbi.nlm.nih.gov/nucleotide/XM_053905278.1?report=genbank&log$=nucltop&blast_rank=30&RID=2A6J677P013","XM_053905278.1")
PREDICTED: Panthera pardus class I histocompatibility antigen, Gogo-B*0101 alpha chain-like (LOC109249533), transcript variant X2, mRNA	Panthera pardus	363	363	100%	2e-95	94.83	1161	=HYPERLINK("https://www.ncbi.nlm.nih.gov/nucleotide/XM_053905277.1?report=genbank&log$=nucltop&blast_rank=31&RID=2A6J677P013","XM_053905277.1")
PREDICTED: Panthera pardus class I histocompatibility antigen, Gogo-B*0101 alpha chain-like (LOC109249533), transcript variant X1, mRNA	Panthera pardus	363	363	100%	2e-95	94.83	1561	=HYPERLINK("https://www.ncbi.nlm.nih.gov/nucleotide/XM_053905276.1?report=genbank&log$=nucltop&blast_rank=32&RID=2A6J677P013","XM_053905276.1")
PREDICTED: Acinonyx jubatus class I histocompatibility antigen, Gogo-B*0101 alpha chain (LOC106966627), transcript variant X4, mRNA	Acinonyx jubatus	363	363	100%	2e-95	94.83	1093	=HYPERLINK("https://www.ncbi.nlm.nih.gov/nucleotide/XM_053223383.1?report=genbank&log$=nucltop&blast_rank=33&RID=2A6J677P013","XM_053223383.1")
PREDICTED: Acinonyx jubatus class I histocompatibility antigen, Gogo-B*0101 alpha chain (LOC106966627), transcript variant X2, mRNA	Acinonyx jubatus	363	363	100%	2e-95	94.83	1581	=HYPERLINK("https://www.ncbi.nlm.nih.gov/nucleotide/XM_027052851.2?report=genbank&log$=nucltop&blast_rank=34&RID=2A6J677P013","XM_027052851.2")
PREDICTED: Acinonyx jubatus class I histocompatibility antigen, Gogo-B*0101 alpha chain (LOC106966627), transcript variant X1, mRNA	Acinonyx jubatus	363	363	100%	2e-95	94.83	1584	=HYPERLINK("https://www.ncbi.nlm.nih.gov/nucleotide/XM_027052850.2?report=genbank&log$=nucltop&blast_rank=35&RID=2A6J677P013","XM_027052850.2")
PREDICTED: Prionailurus viverrinus class I histocompatibility antigen, Gogo-B*0101 alpha chain-like (LOC125165372), transcript variant X4, mRNA	Prionailurus viverrinus	363	363	100%	2e-95	94.83	1573	=HYPERLINK("https://www.ncbi.nlm.nih.gov/nucleotide/XM_047858184.1?report=genbank&log$=nucltop&blast_rank=36&RID=2A6J677P013","XM_047858184.1")
PREDICTED: Prionailurus viverrinus class I histocompatibility antigen, Gogo-B*0101 alpha chain-like (LOC125165372), transcript variant X3, mRNA	Prionailurus viverrinus	363	363	100%	2e-95	94.83	1728	=HYPERLINK("https://www.ncbi.nlm.nih.gov/nucleotide/XM_047858183.1?report=genbank&log$=nucltop&blast_rank=37&RID=2A6J677P013","XM_047858183.1")
PREDICTED: Prionailurus viverrinus class I histocompatibility antigen, Gogo-B*0101 alpha chain-like (LOC125165372), transcript variant X2, mRNA	Prionailurus viverrinus	363	363	100%	2e-95	94.83	1832	=HYPERLINK("https://www.ncbi.nlm.nih.gov/nucleotide/XM_047858182.1?report=genbank&log$=nucltop&blast_rank=38&RID=2A6J677P013","XM_047858182.1")
PREDICTED: Prionailurus viverrinus class I histocompatibility antigen, Gogo-B*0101 alpha chain-like (LOC125165372), transcript variant X1, mRNA	Prionailurus viverrinus	363	363	100%	2e-95	94.83	1834	=HYPERLINK("https://www.ncbi.nlm.nih.gov/nucleotide/XM_047858181.1?report=genbank&log$=nucltop&blast_rank=39&RID=2A6J677P013","XM_047858181.1")
PREDICTED: Lynx rufus class I histocompatibility antigen, Gogo-B*0101 alpha chain (LOC124528147), transcript variant X2, mRNA	Lynx rufus	363	363	100%	2e-95	94.83	1503	=HYPERLINK("https://www.ncbi.nlm.nih.gov/nucleotide/XM_047101547.1?report=genbank&log$=nucltop&blast_rank=40&RID=2A6J677P013","XM_047101547.1")
PREDICTED: Lynx rufus class I histocompatibility antigen, Gogo-B*0101 alpha chain (LOC124528147), transcript variant X1, mRNA	Lynx rufus	363	363	100%	2e-95	94.83	1506	=HYPERLINK("https://www.ncbi.nlm.nih.gov/nucleotide/XM_047101546.1?report=genbank&log$=nucltop&blast_rank=41&RID=2A6J677P013","XM_047101546.1")
PREDICTED: Prionailurus bengalensis class I histocompatibility antigen, Gogo-B*0101 alpha chain-like (LOC122489345), transcript variant X2, mRNA	Prionailurus bengalensis	363	363	100%	2e-95	94.83	1554	=HYPERLINK("https://www.ncbi.nlm.nih.gov/nucleotide/XM_043591052.1?report=genbank&log$=nucltop&blast_rank=42&RID=2A6J677P013","XM_043591052.1")
PREDICTED: Prionailurus bengalensis class I histocompatibility antigen, Gogo-B*0101 alpha chain-like (LOC122489345), transcript variant X1, mRNA	Prionailurus bengalensis	363	363	100%	2e-95	94.83	1557	=HYPERLINK("https://www.ncbi.nlm.nih.gov/nucleotide/XM_043591051.1?report=genbank&log$=nucltop&blast_rank=43&RID=2A6J677P013","XM_043591051.1")
PREDICTED: Puma yagouaroundi class I histocompatibility antigen, Gogo-B*0101 alpha chain-like (LOC121023114), transcript variant X2, mRNA	Puma yagouaroundi	363	363	100%	2e-95	94.83	1553	=HYPERLINK("https://www.ncbi.nlm.nih.gov/nucleotide/XM_040464815.1?report=genbank&log$=nucltop&blast_rank=44&RID=2A6J677P013","XM_040464815.1")
PREDICTED: Puma yagouaroundi class I histocompatibility antigen, Gogo-B*0101 alpha chain-like (LOC121023114), transcript variant X1, mRNA	Puma yagouaroundi	363	363	100%	2e-95	94.83	1556	=HYPERLINK("https://www.ncbi.nlm.nih.gov/nucleotide/XM_040464814.1?report=genbank&log$=nucltop&blast_rank=45&RID=2A6J677P013","XM_040464814.1")
PREDICTED: Felis catus class I histocompatibility antigen, Gogo-B*0101 alpha chain (LOC105260551), transcript variant X2, mRNA	Felis catus	357	357	100%	8e-94	94.40	1565	=HYPERLINK("https://www.ncbi.nlm.nih.gov/nucleotide/XM_045057248.1?report=genbank&log$=nucltop&blast_rank=46&RID=2A6J677P013","XM_045057248.1")
PREDICTED: Felis catus class I histocompatibility antigen, Gogo-B*0101 alpha chain (LOC105260551), transcript variant X1, mRNA	Felis catus	357	357	100%	8e-94	94.40	1568	=HYPERLINK("https://www.ncbi.nlm.nih.gov/nucleotide/XM_011282114.4?report=genbank&log$=nucltop&blast_rank=47&RID=2A6J677P013","XM_011282114.4")
PREDICTED: Panthera leo class I histocompatibility antigen, Gogo-B*0101 alpha chain-like (LOC122219671), transcript variant X2, mRNA	Panthera leo	357	357	100%	8e-94	94.40	1498	=HYPERLINK("https://www.ncbi.nlm.nih.gov/nucleotide/XM_042938196.1?report=genbank&log$=nucltop&blast_rank=48&RID=2A6J677P013","XM_042938196.1")
PREDICTED: Panthera leo class I histocompatibility antigen, Gogo-B*0101 alpha chain-like (LOC122219671), transcript variant X1, mRNA	Panthera leo	357	357	100%	8e-94	94.40	1501	=HYPERLINK("https://www.ncbi.nlm.nih.gov/nucleotide/XM_042938195.1?report=genbank&log$=nucltop&blast_rank=49&RID=2A6J677P013","XM_042938195.1")
Felis catus clone SE-K3 MHC class I antigen (FLAI) pseudogene, partial sequence	Felis catus	357	357	100%	8e-94	94.40	751	=HYPERLINK("https://www.ncbi.nlm.nih.gov/nucleotide/KC763054.1?report=genbank&log$=nucltop&blast_rank=50&RID=2A6J677P013","KC763054.1")
Felis catus FLA extended class II, class II, class III, proximal and central class I region genomic sequence	Felis catus	357	2025	100%	8e-94	94.40	2973765	=HYPERLINK("https://www.ncbi.nlm.nih.gov/nucleotide/EU153401.1?report=genbank&log$=nucltop&blast_rank=51&RID=2A6J677P013","EU153401.1")
Felis catus clone DSH7-L18 MHC class I antigen (FLAI) pseudogene, partial sequence	Felis catus	351	351	100%	4e-92	94.02	1926	=HYPERLINK("https://www.ncbi.nlm.nih.gov/nucleotide/KC763060.1?report=genbank&log$=nucltop&blast_rank=52&RID=2A6J677P013","KC763060.1")
Felis catus clone GB-K11 MHC class I antigen (FLAI) pseudogene, partial sequence	Felis catus	350	350	100%	1e-91	93.97	750	=HYPERLINK("https://www.ncbi.nlm.nih.gov/nucleotide/KC763052.1?report=genbank&log$=nucltop&blast_rank=53&RID=2A6J677P013","KC763052.1")
Felis catus clone ML-U5 MHC class I antigen (FLAI) pseudogene, partial sequence	Felis catus	348	348	100%	5e-91	93.59	1926	=HYPERLINK("https://www.ncbi.nlm.nih.gov/nucleotide/KC763073.1?report=genbank&log$=nucltop&blast_rank=54&RID=2A6J677P013","KC763073.1")
PREDICTED: Mustela putorius furo saoe class I histocompatibility antigen, A alpha chain-like (LOC123387558), transcript variant X5, mRNA	Mustela putorius furo	340	340	98%	8e-89	93.45	1407	=HYPERLINK("https://www.ncbi.nlm.nih.gov/nucleotide/XM_045065172.1?report=genbank&log$=nucltop&blast_rank=55&RID=2A6J677P013","XM_045065172.1")
PREDICTED: Mustela putorius furo saoe class I histocompatibility antigen, A alpha chain-like (LOC123387558), transcript variant X4, mRNA	Mustela putorius furo	340	340	98%	8e-89	93.45	1535	=HYPERLINK("https://www.ncbi.nlm.nih.gov/nucleotide/XM_045065171.1?report=genbank&log$=nucltop&blast_rank=56&RID=2A6J677P013","XM_045065171.1")
PREDICTED: Mustela putorius furo saoe class I histocompatibility antigen, A alpha chain-like (LOC123387558), transcript variant X1, mRNA	Mustela putorius furo	340	340	98%	8e-89	93.45	1567	=HYPERLINK("https://www.ncbi.nlm.nih.gov/nucleotide/XM_045065168.1?report=genbank&log$=nucltop&blast_rank=57&RID=2A6J677P013","XM_045065168.1")
PREDICTED: Prionailurus viverrinus class I histocompatibility antigen, Gogo-B*0101 alpha chain-like (LOC125165372), transcript variant X5, mRNA	Prionailurus viverrinus	337	337	93%	1e-87	94.50	1219	=HYPERLINK("https://www.ncbi.nlm.nih.gov/nucleotide/XM_047858185.1?report=genbank&log$=nucltop&blast_rank=58&RID=2A6J677P013","XM_047858185.1")
PREDICTED: Mustela putorius furo DLA class I histocompatibility antigen, A9/A9 alpha chain-like (LOC123387559), mRNA	Mustela putorius furo	335	335	98%	4e-87	93.01	1565	=HYPERLINK("https://www.ncbi.nlm.nih.gov/nucleotide/XM_045065174.1?report=genbank&log$=nucltop&blast_rank=59&RID=2A6J677P013","XM_045065174.1")
Ailuropoda melanoleuca MHC class I antigen (Aime-I) gene, Aime-I*06 allele, exons 2, 3 and partial cds	Ailuropoda melanoleuca	324	324	98%	8e-84	92.14	738	=HYPERLINK("https://www.ncbi.nlm.nih.gov/nucleotide/JX987015.1?report=genbank&log$=nucltop&blast_rank=60&RID=2A6J677P013","JX987015.1")
Ailuropoda melanoleuca MHC class I antigen (Aime-128) gene, Aime-128-6 allele, exon 3 and partial cds	Ailuropoda melanoleuca	324	324	98%	8e-84	92.14	276	=HYPERLINK("https://www.ncbi.nlm.nih.gov/nucleotide/EU162699.1?report=genbank&log$=nucltop&blast_rank=61&RID=2A6J677P013","EU162699.1")
PREDICTED: Ailuropoda melanoleuca class I histocompatibility antigen, Aime-128 (AIME-128), mRNA	Ailuropoda melanoleuca	318	318	98%	4e-82	91.70	1600	=HYPERLINK("https://www.ncbi.nlm.nih.gov/nucleotide/XM_034660459.1?report=genbank&log$=nucltop&blast_rank=62&RID=2A6J677P013","XM_034660459.1")
PREDICTED: Mustela nigripes DLA class I histocompatibility antigen, A9/A9 alpha chain-like (LOC132009006), mRNA	Mustela nigripes	318	318	98%	4e-82	91.70	1551	=HYPERLINK("https://www.ncbi.nlm.nih.gov/nucleotide/XM_059387443.1?report=genbank&log$=nucltop&blast_rank=63&RID=2A6J677P013","XM_059387443.1")
PREDICTED: Mustela lutreola DLA class I histocompatibility antigen, A9/A9 alpha chain-like (LOC131834384), transcript variant X3, mRNA	Mustela lutreola	318	318	98%	4e-82	91.70	1571	=HYPERLINK("https://www.ncbi.nlm.nih.gov/nucleotide/XM_059178974.1?report=genbank&log$=nucltop&blast_rank=64&RID=2A6J677P013","XM_059178974.1")
PREDICTED: Mustela lutreola DLA class I histocompatibility antigen, A9/A9 alpha chain-like (LOC131834384), transcript variant X2, mRNA	Mustela lutreola	318	318	98%	4e-82	91.70	1567	=HYPERLINK("https://www.ncbi.nlm.nih.gov/nucleotide/XM_059178973.1?report=genbank&log$=nucltop&blast_rank=65&RID=2A6J677P013","XM_059178973.1")
PREDICTED: Mustela lutreola DLA class I histocompatibility antigen, A9/A9 alpha chain-like (LOC131834384), transcript variant X1, mRNA	Mustela lutreola	318	318	98%	4e-82	91.70	1570	=HYPERLINK("https://www.ncbi.nlm.nih.gov/nucleotide/XM_059178972.1?report=genbank&log$=nucltop&blast_rank=66&RID=2A6J677P013","XM_059178972.1")
Ailuropoda melanoleuca MHC class I antigen (Aime-L) gene, Aime-L*07 allele, exons 2, 3 and partial cds	Ailuropoda melanoleuca	318	318	98%	4e-82	91.70	731	=HYPERLINK("https://www.ncbi.nlm.nih.gov/nucleotide/JX987023.1?report=genbank&log$=nucltop&blast_rank=67&RID=2A6J677P013","JX987023.1")
Ailuropoda melanoleuca MHC class I antigen (Aime-L) gene, Aime-L*03 allele, exons 2, 3 and partial cds	Ailuropoda melanoleuca	318	318	98%	4e-82	91.70	731	=HYPERLINK("https://www.ncbi.nlm.nih.gov/nucleotide/JX987019.1?report=genbank&log$=nucltop&blast_rank=68&RID=2A6J677P013","JX987019.1")
Ailuropoda melanoleuca MHC class I antigen (Aime-I) gene, Aime-I*02 allele, exons 2, 3 and partial cds	Ailuropoda melanoleuca	318	318	98%	4e-82	91.70	738	=HYPERLINK("https://www.ncbi.nlm.nih.gov/nucleotide/JX987011.1?report=genbank&log$=nucltop&blast_rank=69&RID=2A6J677P013","JX987011.1")
Ailuropoda melanoleuca MHC class I antigen (Aime-128) gene, complete cds	Ailuropoda melanoleuca	318	318	98%	4e-82	91.70	4036	=HYPERLINK("https://www.ncbi.nlm.nih.gov/nucleotide/EU162656.1?report=genbank&log$=nucltop&blast_rank=70&RID=2A6J677P013","EU162656.1")
Ailuropoda melanoleuca MHC class I antigen (Aime-128) gene, Aime-128-4 allele, exon 3 and partial cds	Ailuropoda melanoleuca	318	318	98%	4e-82	91.70	276	=HYPERLINK("https://www.ncbi.nlm.nih.gov/nucleotide/EU162697.1?report=genbank&log$=nucltop&blast_rank=71&RID=2A6J677P013","EU162697.1")
Ailuropoda melanoleuca MHC class I antigen (Aime-128) gene, Aime-128-1 allele, exon 3 and partial cds	Ailuropoda melanoleuca	318	318	98%	4e-82	91.70	276	=HYPERLINK("https://www.ncbi.nlm.nih.gov/nucleotide/EU162694.1?report=genbank&log$=nucltop&blast_rank=72&RID=2A6J677P013","EU162694.1")
Ailuropoda melanoleuca MHC class I antigen (Aime-128) gene, Aime-128-BAC allele, exon 3 and partial cds	Ailuropoda melanoleuca	318	318	98%	4e-82	91.70	276	=HYPERLINK("https://www.ncbi.nlm.nih.gov/nucleotide/EU162693.1?report=genbank&log$=nucltop&blast_rank=73&RID=2A6J677P013","EU162693.1")
Ailuropoda melanoleuca MHC class I antigen (Aime-128) mRNA, complete cds	Ailuropoda melanoleuca	318	318	98%	4e-82	91.70	1095	=HYPERLINK("https://www.ncbi.nlm.nih.gov/nucleotide/EU162659.1?report=genbank&log$=nucltop&blast_rank=74&RID=2A6J677P013","EU162659.1")
PREDICTED: Suricata suricatta class I histocompatibility antigen, Gogo-B*0103 alpha chain-like (LOC115295435), mRNA	Suricata suricatta	315	315	97%	5e-81	91.63	1431	=HYPERLINK("https://www.ncbi.nlm.nih.gov/nucleotide/XM_029943321.1?report=genbank&log$=nucltop&blast_rank=75&RID=2A6J677P013","XM_029943321.1")
Martes zibellina MHC class I antigen (Mazi-MHCI) gene, Mazi-MHCI*01 allele, partial cds	Martes zibellina	313	313	98%	2e-80	91.30	693	=HYPERLINK("https://www.ncbi.nlm.nih.gov/nucleotide/MN274976.1?report=genbank&log$=nucltop&blast_rank=76&RID=2A6J677P013","MN274976.1")
PREDICTED: Mustela erminea DLA class I histocompatibility antigen, A9/A9 alpha chain-like (LOC116587522), transcript variant X2, mRNA	Mustela erminea	313	313	98%	2e-80	91.27	1418	=HYPERLINK("https://www.ncbi.nlm.nih.gov/nucleotide/XM_032338124.1?report=genbank&log$=nucltop&blast_rank=77&RID=2A6J677P013","XM_032338124.1")
PREDICTED: Mustela erminea DLA class I histocompatibility antigen, A9/A9 alpha chain-like (LOC116587522), transcript variant X1, mRNA	Mustela erminea	313	313	98%	2e-80	91.27	1561	=HYPERLINK("https://www.ncbi.nlm.nih.gov/nucleotide/XM_032338123.1?report=genbank&log$=nucltop&blast_rank=78&RID=2A6J677P013","XM_032338123.1")
Taxidea taxus clone FLR2 MHC class I antigen gene, partial cds	Taxidea taxus	313	313	98%	2e-80	91.27	237	=HYPERLINK("https://www.ncbi.nlm.nih.gov/nucleotide/KM371117.1?report=genbank&log$=nucltop&blast_rank=79&RID=2A6J677P013","KM371117.1")
Ailuropoda melanoleuca MHC class I antigen (Aime-L) gene, Aime-L*04 allele, exons 2, 3 and partial cds	Ailuropoda melanoleuca	313	313	98%	2e-80	91.27	724	=HYPERLINK("https://www.ncbi.nlm.nih.gov/nucleotide/JX987020.1?report=genbank&log$=nucltop&blast_rank=80&RID=2A6J677P013","JX987020.1")
Ailuropoda melanoleuca MHC class I antigen (Aime-L) gene, Aime-L*01 allele, exons 2, 3 and partial cds	Ailuropoda melanoleuca	313	313	98%	2e-80	91.27	731	=HYPERLINK("https://www.ncbi.nlm.nih.gov/nucleotide/JX987017.1?report=genbank&log$=nucltop&blast_rank=81&RID=2A6J677P013","JX987017.1")
Ailuropoda melanoleuca MHC class I antigen (Aime-C) gene, Aime-C*05 allele, exons 2, 3 and partial cds	Ailuropoda melanoleuca	313	313	98%	2e-80	91.27	731	=HYPERLINK("https://www.ncbi.nlm.nih.gov/nucleotide/JX987004.1?report=genbank&log$=nucltop&blast_rank=82&RID=2A6J677P013","JX987004.1")
Ailuropoda melanoleuca MHC class I antigen (Aime-C) gene, Aime-C*04 allele, exons 2, 3 and partial cds	Ailuropoda melanoleuca	313	313	98%	2e-80	91.27	731	=HYPERLINK("https://www.ncbi.nlm.nih.gov/nucleotide/JX987003.1?report=genbank&log$=nucltop&blast_rank=83&RID=2A6J677P013","JX987003.1")
Ailuropoda melanoleuca MHC class I antigen (Aime-C) gene, Aime-C*02 allele, exons 2, 3 and partial cds	Ailuropoda melanoleuca	313	313	98%	2e-80	91.27	731	=HYPERLINK("https://www.ncbi.nlm.nih.gov/nucleotide/JX987001.1?report=genbank&log$=nucltop&blast_rank=84&RID=2A6J677P013","JX987001.1")
PREDICTED: Ursus maritimus DLA class I histocompatibility antigen, A9/A9 alpha chain-like (LOC103680561), mRNA	Ursus maritimus	313	313	98%	2e-80	91.30	1461	=HYPERLINK("https://www.ncbi.nlm.nih.gov/nucleotide/XM_040627478.1?report=genbank&log$=nucltop&blast_rank=85&RID=2A6J677P013","XM_040627478.1")
Ailuropoda melanoleuca MHC class I antigen (Aime-128) gene, Aime-128-7 allele, exon 3 and partial cds	Ailuropoda melanoleuca	313	313	98%	2e-80	91.27	276	=HYPERLINK("https://www.ncbi.nlm.nih.gov/nucleotide/EU162700.1?report=genbank&log$=nucltop&blast_rank=86&RID=2A6J677P013","EU162700.1")
Ailuropoda melanoleuca MHC class I antigen (Aime-128) gene, Aime-128-5 allele, exon 3 and partial cds	Ailuropoda melanoleuca	313	313	98%	2e-80	91.27	276	=HYPERLINK("https://www.ncbi.nlm.nih.gov/nucleotide/EU162698.1?report=genbank&log$=nucltop&blast_rank=87&RID=2A6J677P013","EU162698.1")
Ailuropoda melanoleuca MHC class I antigen (Aime-128) gene, Aime-128-2 allele, exon 3 and partial cds	Ailuropoda melanoleuca	313	313	98%	2e-80	91.27	276	=HYPERLINK("https://www.ncbi.nlm.nih.gov/nucleotide/EU162695.1?report=genbank&log$=nucltop&blast_rank=88&RID=2A6J677P013","EU162695.1")
Caracal caracal MHC class I antigen (FLA-Z) gene, FLA-Z*5 allele, exon 3 and partial cds	Caracal caracal	311	311	84%	6e-80	95.38	218	=HYPERLINK("https://www.ncbi.nlm.nih.gov/nucleotide/AF283095.1?report=genbank&log$=nucltop&blast_rank=89&RID=2A6J677P013","AF283095.1")
Felis catus MHC class I antigen (FLA-Z) gene, FLA-Z*1 allele, exon 3 and partial cds	Felis catus	311	311	84%	6e-80	95.38	218	=HYPERLINK("https://www.ncbi.nlm.nih.gov/nucleotide/AF283085.1?report=genbank&log$=nucltop&blast_rank=90&RID=2A6J677P013","AF283085.1")
PREDICTED: Ailuropoda melanoleuca class I histocompatibility antigen, Gogo-B*0103 alpha chain-like (LOC117800700), partial mRNA	Ailuropoda melanoleuca	309	309	98%	2e-79	90.95	989	=HYPERLINK("https://www.ncbi.nlm.nih.gov/nucleotide/XM_034653258.1?report=genbank&log$=nucltop&blast_rank=91&RID=2A6J677P013","XM_034653258.1")
Equus caballus MHC class I antigen (Eqca-1) gene, Eqca-1*001:04 allele, exons 2 and 3 and partial cds	Equus caballus	307	307	96%	8e-79	91.48	771	=HYPERLINK("https://www.ncbi.nlm.nih.gov/nucleotide/ON863471.1?report=genbank&log$=nucltop&blast_rank=92&RID=2A6J677P013","ON863471.1")
Equus caballus MHC class I antigen (Eqca-1) gene, Eqca-1*001:03 allele, exons 2 and 3 and partial cds	Equus caballus	307	307	96%	8e-79	91.48	771	=HYPERLINK("https://www.ncbi.nlm.nih.gov/nucleotide/ON863464.1?report=genbank&log$=nucltop&blast_rank=93&RID=2A6J677P013","ON863464.1")
Equus caballus MHC class I antigen (Eqca-1) gene, Eqca-1*024:01 allele, exons 2 and 3 and partial cds	Equus caballus	307	307	96%	8e-79	91.52	771	=HYPERLINK("https://www.ncbi.nlm.nih.gov/nucleotide/ON863452.1?report=genbank&log$=nucltop&blast_rank=94&RID=2A6J677P013","ON863452.1")
Ailuropoda melanoleuca MHC class I antigen (Aime-L) gene, Aime-L*06 allele, exons 2, 3 and partial cds	Ailuropoda melanoleuca	307	307	98%	8e-79	90.83	731	=HYPERLINK("https://www.ncbi.nlm.nih.gov/nucleotide/JX987022.1?report=genbank&log$=nucltop&blast_rank=95&RID=2A6J677P013","JX987022.1")
Ailuropoda melanoleuca MHC class I antigen (Aime-L) gene, Aime-L*05 allele, exons 2, 3 and partial cds	Ailuropoda melanoleuca	307	307	98%	8e-79	90.83	731	=HYPERLINK("https://www.ncbi.nlm.nih.gov/nucleotide/JX987021.1?report=genbank&log$=nucltop&blast_rank=96&RID=2A6J677P013","JX987021.1")
Ailuropoda melanoleuca MHC class I antigen (Aime-L) gene, Aime-L*02 allele, exons 2, 3 and partial cds	Ailuropoda melanoleuca	307	307	98%	8e-79	90.83	731	=HYPERLINK("https://www.ncbi.nlm.nih.gov/nucleotide/JX987018.1?report=genbank&log$=nucltop&blast_rank=97&RID=2A6J677P013","JX987018.1")
Ailuropoda melanoleuca MHC class I antigen (Aime-I) gene, Aime-I*07 allele, exons 2, 3 and partial cds	Ailuropoda melanoleuca	307	307	98%	8e-79	90.87	738	=HYPERLINK("https://www.ncbi.nlm.nih.gov/nucleotide/JX987016.1?report=genbank&log$=nucltop&blast_rank=98&RID=2A6J677P013","JX987016.1")
Ailuropoda melanoleuca MHC class I antigen (Aime-I) gene, Aime-I*04 allele, exons 2, 3 and partial cds	Ailuropoda melanoleuca	307	307	98%	8e-79	90.83	738	=HYPERLINK("https://www.ncbi.nlm.nih.gov/nucleotide/JX987013.1?report=genbank&log$=nucltop&blast_rank=99&RID=2A6J677P013","JX987013.1")
Ailuropoda melanoleuca MHC class I antigen (Aime-C) gene, Aime-C*07 allele, exons 2, 3 and partial cds	Ailuropoda melanoleuca	307	307	98%	8e-79	90.83	731	=HYPERLINK("https://www.ncbi.nlm.nih.gov/nucleotide/JX987006.1?report=genbank&log$=nucltop&blast_rank=100&RID=2A6J677P013","JX987006.1")
