## Supplementary material for "Characterization of both major histocompatibility complex classes in a wild social mammal: the banded mongoose": Blast results - MHCI exon 3: 2A6J677P013-Alignment-Descriptions Query 2 - Mumu class I-3_05.csv

Description	Scientific Name	Max Score	Total Score	Query Cover	E value	Per. ident	Acc. Len	Accession
PREDICTED: Suricata suricatta class I histocompatibility antigen, Gogo-B*0101 alpha chain-like (LOC115295436), mRNA	Suricata suricatta	368	368	100%	4e-97	95.26	1525	=HYPERLINK("https://www.ncbi.nlm.nih.gov/nucleotide/XM_029943322.1?report=genbank&log$=nucltop&blast_rank=1&RID=2A6J677P013","XM_029943322.1")
PREDICTED: Mustela putorius furo saoe class I histocompatibility antigen, A alpha chain-like (LOC123387558), transcript variant X5, mRNA	Mustela putorius furo	346	346	98%	2e-90	93.89	1407	=HYPERLINK("https://www.ncbi.nlm.nih.gov/nucleotide/XM_045065172.1?report=genbank&log$=nucltop&blast_rank=2&RID=2A6J677P013","XM_045065172.1")
PREDICTED: Mustela putorius furo saoe class I histocompatibility antigen, A alpha chain-like (LOC123387558), transcript variant X4, mRNA	Mustela putorius furo	346	346	98%	2e-90	93.89	1535	=HYPERLINK("https://www.ncbi.nlm.nih.gov/nucleotide/XM_045065171.1?report=genbank&log$=nucltop&blast_rank=3&RID=2A6J677P013","XM_045065171.1")
PREDICTED: Mustela putorius furo saoe class I histocompatibility antigen, A alpha chain-like (LOC123387558), transcript variant X1, mRNA	Mustela putorius furo	346	346	98%	2e-90	93.89	1567	=HYPERLINK("https://www.ncbi.nlm.nih.gov/nucleotide/XM_045065168.1?report=genbank&log$=nucltop&blast_rank=4&RID=2A6J677P013","XM_045065168.1")
PREDICTED: Mustela putorius furo DLA class I histocompatibility antigen, A9/A9 alpha chain-like (LOC123387559), mRNA	Mustela putorius furo	340	340	98%	8e-89	93.45	1565	=HYPERLINK("https://www.ncbi.nlm.nih.gov/nucleotide/XM_045065174.1?report=genbank&log$=nucltop&blast_rank=5&RID=2A6J677P013","XM_045065174.1")
PREDICTED: Suricata suricatta class I histocompatibility antigen, Gogo-B*0103 alpha chain-like (LOC115295435), mRNA	Suricata suricatta	337	337	97%	1e-87	93.39	1431	=HYPERLINK("https://www.ncbi.nlm.nih.gov/nucleotide/XM_029943321.1?report=genbank&log$=nucltop&blast_rank=6&RID=2A6J677P013","XM_029943321.1")
PREDICTED: Mustela erminea DLA class I histocompatibility antigen, A9/A9 alpha chain-like (LOC116587522), transcript variant X2, mRNA	Mustela erminea	335	335	98%	4e-87	93.04	1418	=HYPERLINK("https://www.ncbi.nlm.nih.gov/nucleotide/XM_032338124.1?report=genbank&log$=nucltop&blast_rank=7&RID=2A6J677P013","XM_032338124.1")
PREDICTED: Mustela erminea DLA class I histocompatibility antigen, A9/A9 alpha chain-like (LOC116587522), transcript variant X1, mRNA	Mustela erminea	335	335	98%	4e-87	93.04	1561	=HYPERLINK("https://www.ncbi.nlm.nih.gov/nucleotide/XM_032338123.1?report=genbank&log$=nucltop&blast_rank=8&RID=2A6J677P013","XM_032338123.1")
PREDICTED: Neovison vison DLA class I histocompatibility antigen, A9/A9 alpha chain-like (LOC122911852), transcript variant X2, mRNA	Neogale vison	335	335	98%	4e-87	93.01	1582	=HYPERLINK("https://www.ncbi.nlm.nih.gov/nucleotide/XM_044256952.1?report=genbank&log$=nucltop&blast_rank=9&RID=2A6J677P013","XM_044256952.1")
PREDICTED: Neovison vison DLA class I histocompatibility antigen, A9/A9 alpha chain-like (LOC122911852), transcript variant X1, mRNA	Neogale vison	335	335	98%	4e-87	93.01	1636	=HYPERLINK("https://www.ncbi.nlm.nih.gov/nucleotide/XM_044256942.1?report=genbank&log$=nucltop&blast_rank=10&RID=2A6J677P013","XM_044256942.1")
Ailuropoda melanoleuca MHC class I antigen (Aime-I) gene, Aime-I*06 allele, exons 2, 3 and partial cds	Ailuropoda melanoleuca	335	335	98%	4e-87	93.01	738	=HYPERLINK("https://www.ncbi.nlm.nih.gov/nucleotide/JX987015.1?report=genbank&log$=nucltop&blast_rank=11&RID=2A6J677P013","JX987015.1")
PREDICTED: Ursus maritimus DLA class I histocompatibility antigen, A9/A9 alpha chain-like (LOC103680561), mRNA	Ursus maritimus	335	335	98%	4e-87	93.01	1461	=HYPERLINK("https://www.ncbi.nlm.nih.gov/nucleotide/XM_040627478.1?report=genbank&log$=nucltop&blast_rank=12&RID=2A6J677P013","XM_040627478.1")
Ailuropoda melanoleuca MHC class I antigen (Aime-128) gene, Aime-128-6 allele, exon 3 and partial cds	Ailuropoda melanoleuca	335	335	98%	4e-87	93.01	276	=HYPERLINK("https://www.ncbi.nlm.nih.gov/nucleotide/EU162699.1?report=genbank&log$=nucltop&blast_rank=13&RID=2A6J677P013","EU162699.1")
PREDICTED: Ailuropoda melanoleuca class I histocompatibility antigen, Aime-128 (AIME-128), mRNA	Ailuropoda melanoleuca	329	329	98%	2e-85	92.58	1600	=HYPERLINK("https://www.ncbi.nlm.nih.gov/nucleotide/XM_034660459.1?report=genbank&log$=nucltop&blast_rank=14&RID=2A6J677P013","XM_034660459.1")
Martes zibellina MHC class I antigen (Mazi-MHCI) gene, Mazi-MHCI*01 allele, partial cds	Martes zibellina	329	329	98%	2e-85	92.58	693	=HYPERLINK("https://www.ncbi.nlm.nih.gov/nucleotide/MN274976.1?report=genbank&log$=nucltop&blast_rank=15&RID=2A6J677P013","MN274976.1")
PREDICTED: Mustela erminea DLA class I histocompatibility antigen, A9/A9 alpha chain-like (LOC116587550), mRNA	Mustela erminea	329	329	98%	2e-85	92.58	1193	=HYPERLINK("https://www.ncbi.nlm.nih.gov/nucleotide/XM_032338151.1?report=genbank&log$=nucltop&blast_rank=16&RID=2A6J677P013","XM_032338151.1")
PREDICTED: Suricata suricatta class I histocompatibility antigen, Gogo-B*0103 alpha chain-like (LOC115295434), mRNA	Suricata suricatta	329	329	100%	2e-85	92.24	1412	=HYPERLINK("https://www.ncbi.nlm.nih.gov/nucleotide/XM_029943319.1?report=genbank&log$=nucltop&blast_rank=17&RID=2A6J677P013","XM_029943319.1")
PREDICTED: Mustela nigripes DLA class I histocompatibility antigen, A9/A9 alpha chain-like (LOC132009006), mRNA	Mustela nigripes	329	329	98%	2e-85	92.58	1551	=HYPERLINK("https://www.ncbi.nlm.nih.gov/nucleotide/XM_059387443.1?report=genbank&log$=nucltop&blast_rank=18&RID=2A6J677P013","XM_059387443.1")
Ailuropoda melanoleuca MHC class I antigen (Aime-L) gene, Aime-L*07 allele, exons 2, 3 and partial cds	Ailuropoda melanoleuca	329	329	98%	2e-85	92.58	731	=HYPERLINK("https://www.ncbi.nlm.nih.gov/nucleotide/JX987023.1?report=genbank&log$=nucltop&blast_rank=19&RID=2A6J677P013","JX987023.1")
Ailuropoda melanoleuca MHC class I antigen (Aime-L) gene, Aime-L*03 allele, exons 2, 3 and partial cds	Ailuropoda melanoleuca	329	329	98%	2e-85	92.58	731	=HYPERLINK("https://www.ncbi.nlm.nih.gov/nucleotide/JX987019.1?report=genbank&log$=nucltop&blast_rank=20&RID=2A6J677P013","JX987019.1")
Ailuropoda melanoleuca MHC class I antigen (Aime-I) gene, Aime-I*02 allele, exons 2, 3 and partial cds	Ailuropoda melanoleuca	329	329	98%	2e-85	92.58	738	=HYPERLINK("https://www.ncbi.nlm.nih.gov/nucleotide/JX987011.1?report=genbank&log$=nucltop&blast_rank=21&RID=2A6J677P013","JX987011.1")
PREDICTED: Ursus maritimus DLA class I histocompatibility antigen, A9/A9 alpha chain-like (LOC121104340), mRNA	Ursus maritimus	329	329	98%	2e-85	92.58	1486	=HYPERLINK("https://www.ncbi.nlm.nih.gov/nucleotide/XM_040637049.1?report=genbank&log$=nucltop&blast_rank=22&RID=2A6J677P013","XM_040637049.1")
PREDICTED: Hyaena hyaena class I histocompatibility antigen, Gogo-B*0101 alpha chain-like (LOC120222660), mRNA	Hyaena hyaena	329	329	100%	2e-85	92.24	1218	=HYPERLINK("https://www.ncbi.nlm.nih.gov/nucleotide/XM_039220578.1?report=genbank&log$=nucltop&blast_rank=23&RID=2A6J677P013","XM_039220578.1")
Ailuropoda melanoleuca MHC class I antigen (Aime-128) gene, complete cds	Ailuropoda melanoleuca	329	329	98%	2e-85	92.58	4036	=HYPERLINK("https://www.ncbi.nlm.nih.gov/nucleotide/EU162656.1?report=genbank&log$=nucltop&blast_rank=24&RID=2A6J677P013","EU162656.1")
Ailuropoda melanoleuca MHC class I antigen (Aime-128) gene, Aime-128-4 allele, exon 3 and partial cds	Ailuropoda melanoleuca	329	329	98%	2e-85	92.58	276	=HYPERLINK("https://www.ncbi.nlm.nih.gov/nucleotide/EU162697.1?report=genbank&log$=nucltop&blast_rank=25&RID=2A6J677P013","EU162697.1")
Ailuropoda melanoleuca MHC class I antigen (Aime-128) gene, Aime-128-1 allele, exon 3 and partial cds	Ailuropoda melanoleuca	329	329	98%	2e-85	92.58	276	=HYPERLINK("https://www.ncbi.nlm.nih.gov/nucleotide/EU162694.1?report=genbank&log$=nucltop&blast_rank=26&RID=2A6J677P013","EU162694.1")
Ailuropoda melanoleuca MHC class I antigen (Aime-128) gene, Aime-128-BAC allele, exon 3 and partial cds	Ailuropoda melanoleuca	329	329	98%	2e-85	92.58	276	=HYPERLINK("https://www.ncbi.nlm.nih.gov/nucleotide/EU162693.1?report=genbank&log$=nucltop&blast_rank=27&RID=2A6J677P013","EU162693.1")
Ailuropoda melanoleuca MHC class I antigen (Aime-128) mRNA, complete cds	Ailuropoda melanoleuca	329	329	98%	2e-85	92.58	1095	=HYPERLINK("https://www.ncbi.nlm.nih.gov/nucleotide/EU162659.1?report=genbank&log$=nucltop&blast_rank=28&RID=2A6J677P013","EU162659.1")
PREDICTED: Enhydra lutris kenyoni DLA class I histocompatibility antigen, A9/A9 alpha chain-like (LOC111152201), mRNA	Enhydra lutris kenyoni	327	327	96%	6e-85	92.86	1543	=HYPERLINK("https://www.ncbi.nlm.nih.gov/nucleotide/XM_022510596.1?report=genbank&log$=nucltop&blast_rank=29&RID=2A6J677P013","XM_022510596.1")
PREDICTED: Lynx canadensis class I histocompatibility antigen, Gogo-B*0101 alpha chain (LOC115513703), transcript variant X3, mRNA	Lynx canadensis	324	324	100%	8e-84	91.81	1503	=HYPERLINK("https://www.ncbi.nlm.nih.gov/nucleotide/XM_030315039.2?report=genbank&log$=nucltop&blast_rank=30&RID=2A6J677P013","XM_030315039.2")
PREDICTED: Equus caballus MHC class I heavy chain (EQMHCB2), transcript variant X9, mRNA	Equus caballus	324	324	96%	8e-84	92.83	1582	=HYPERLINK("https://www.ncbi.nlm.nih.gov/nucleotide/XM_005603497.3?report=genbank&log$=nucltop&blast_rank=31&RID=2A6J677P013","XM_005603497.3")
PREDICTED: Panthera onca class I histocompatibility antigen, Gogo-B*0101 alpha chain-like (LOC132666874), transcript variant X4, mRNA	Panthera onca	324	324	100%	8e-84	91.81	1556	=HYPERLINK("https://www.ncbi.nlm.nih.gov/nucleotide/XM_060615060.1?report=genbank&log$=nucltop&blast_rank=32&RID=2A6J677P013","XM_060615060.1")
PREDICTED: Panthera onca class I histocompatibility antigen, Gogo-B*0101 alpha chain-like (LOC132666874), transcript variant X3, mRNA	Panthera onca	324	324	100%	8e-84	91.81	1164	=HYPERLINK("https://www.ncbi.nlm.nih.gov/nucleotide/XM_060615059.1?report=genbank&log$=nucltop&blast_rank=33&RID=2A6J677P013","XM_060615059.1")
PREDICTED: Panthera onca class I histocompatibility antigen, Gogo-B*0101 alpha chain-like (LOC132666874), transcript variant X2, mRNA	Panthera onca	324	324	100%	8e-84	91.81	1576	=HYPERLINK("https://www.ncbi.nlm.nih.gov/nucleotide/XM_060615058.1?report=genbank&log$=nucltop&blast_rank=34&RID=2A6J677P013","XM_060615058.1")
PREDICTED: Panthera onca class I histocompatibility antigen, Gogo-B*0101 alpha chain-like (LOC132666874), transcript variant X1, mRNA	Panthera onca	324	324	100%	8e-84	91.81	1559	=HYPERLINK("https://www.ncbi.nlm.nih.gov/nucleotide/XM_060615057.1?report=genbank&log$=nucltop&blast_rank=35&RID=2A6J677P013","XM_060615057.1")
PREDICTED: Mustela lutreola DLA class I histocompatibility antigen, A9/A9 alpha chain-like (LOC131834384), transcript variant X3, mRNA	Mustela lutreola	324	324	98%	8e-84	92.14	1571	=HYPERLINK("https://www.ncbi.nlm.nih.gov/nucleotide/XM_059178974.1?report=genbank&log$=nucltop&blast_rank=36&RID=2A6J677P013","XM_059178974.1")
PREDICTED: Mustela lutreola DLA class I histocompatibility antigen, A9/A9 alpha chain-like (LOC131834384), transcript variant X2, mRNA	Mustela lutreola	324	324	98%	8e-84	92.14	1567	=HYPERLINK("https://www.ncbi.nlm.nih.gov/nucleotide/XM_059178973.1?report=genbank&log$=nucltop&blast_rank=37&RID=2A6J677P013","XM_059178973.1")
PREDICTED: Mustela lutreola DLA class I histocompatibility antigen, A9/A9 alpha chain-like (LOC131834384), transcript variant X1, mRNA	Mustela lutreola	324	324	98%	8e-84	92.14	1570	=HYPERLINK("https://www.ncbi.nlm.nih.gov/nucleotide/XM_059178972.1?report=genbank&log$=nucltop&blast_rank=38&RID=2A6J677P013","XM_059178972.1")
PREDICTED: Neofelis nebulosa class I histocompatibility antigen, Gogo-B*0101 alpha chain-like (LOC131515327), transcript variant X9, mRNA	Neofelis nebulosa	324	324	100%	8e-84	91.81	1128	=HYPERLINK("https://www.ncbi.nlm.nih.gov/nucleotide/XM_058736096.1?report=genbank&log$=nucltop&blast_rank=39&RID=2A6J677P013","XM_058736096.1")
PREDICTED: Neofelis nebulosa class I histocompatibility antigen, Gogo-B*0101 alpha chain-like (LOC131515327), transcript variant X8, mRNA	Neofelis nebulosa	324	324	100%	8e-84	91.81	1526	=HYPERLINK("https://www.ncbi.nlm.nih.gov/nucleotide/XM_058736095.1?report=genbank&log$=nucltop&blast_rank=40&RID=2A6J677P013","XM_058736095.1")
PREDICTED: Neofelis nebulosa class I histocompatibility antigen, Gogo-B*0101 alpha chain-like (LOC131515327), transcript variant X6, mRNA	Neofelis nebulosa	324	324	100%	8e-84	91.81	1170	=HYPERLINK("https://www.ncbi.nlm.nih.gov/nucleotide/XM_058736093.1?report=genbank&log$=nucltop&blast_rank=41&RID=2A6J677P013","XM_058736093.1")
PREDICTED: Neofelis nebulosa class I histocompatibility antigen, Gogo-B*0101 alpha chain-like (LOC131515327), transcript variant X5, mRNA	Neofelis nebulosa	324	324	100%	8e-84	91.81	1556	=HYPERLINK("https://www.ncbi.nlm.nih.gov/nucleotide/XM_058736092.1?report=genbank&log$=nucltop&blast_rank=42&RID=2A6J677P013","XM_058736092.1")
PREDICTED: Neofelis nebulosa class I histocompatibility antigen, Gogo-B*0101 alpha chain-like (LOC131515327), transcript variant X4, mRNA	Neofelis nebulosa	324	324	100%	8e-84	91.81	1559	=HYPERLINK("https://www.ncbi.nlm.nih.gov/nucleotide/XM_058736091.1?report=genbank&log$=nucltop&blast_rank=43&RID=2A6J677P013","XM_058736091.1")
PREDICTED: Neofelis nebulosa class I histocompatibility antigen, Gogo-B*0101 alpha chain-like (LOC131515327), transcript variant X3, mRNA	Neofelis nebulosa	324	324	100%	8e-84	91.81	1571	=HYPERLINK("https://www.ncbi.nlm.nih.gov/nucleotide/XM_058736090.1?report=genbank&log$=nucltop&blast_rank=44&RID=2A6J677P013","XM_058736090.1")
PREDICTED: Neofelis nebulosa class I histocompatibility antigen, Gogo-B*0101 alpha chain-like (LOC131515327), transcript variant X2, mRNA	Neofelis nebulosa	324	324	100%	8e-84	91.81	1574	=HYPERLINK("https://www.ncbi.nlm.nih.gov/nucleotide/XM_058736089.1?report=genbank&log$=nucltop&blast_rank=45&RID=2A6J677P013","XM_058736089.1")
PREDICTED: Neofelis nebulosa class I histocompatibility antigen, Gogo-B*0101 alpha chain-like (LOC131515327), transcript variant X1, mRNA	Neofelis nebulosa	324	324	100%	8e-84	91.81	1574	=HYPERLINK("https://www.ncbi.nlm.nih.gov/nucleotide/XM_058736088.1?report=genbank&log$=nucltop&blast_rank=46&RID=2A6J677P013","XM_058736088.1")
PREDICTED: Ursus arctos patr class I histocompatibility antigen, A-126 alpha chain (LOC123000236), mRNA	Ursus arctos	324	324	98%	8e-84	92.14	5074	=HYPERLINK("https://www.ncbi.nlm.nih.gov/nucleotide/XM_048225649.2?report=genbank&log$=nucltop&blast_rank=47&RID=2A6J677P013","XM_048225649.2")
Equus caballus MHC class I antigen (Eqca-1) gene, Eqca-1*001:04 allele, exons 2 and 3 and partial cds	Equus caballus	324	324	96%	8e-84	92.83	771	=HYPERLINK("https://www.ncbi.nlm.nih.gov/nucleotide/ON863471.1?report=genbank&log$=nucltop&blast_rank=48&RID=2A6J677P013","ON863471.1")
Equus caballus MHC class I antigen (Eqca-1) gene, Eqca-1*023:01 allele, exons 2 and 3 and partial cds	Equus caballus	324	324	96%	8e-84	92.83	771	=HYPERLINK("https://www.ncbi.nlm.nih.gov/nucleotide/ON863470.1?report=genbank&log$=nucltop&blast_rank=49&RID=2A6J677P013","ON863470.1")
Equus caballus MHC class I antigen (Eqca-1) gene, Eqca-1*001:03 allele, exons 2 and 3 and partial cds	Equus caballus	324	324	96%	8e-84	92.83	771	=HYPERLINK("https://www.ncbi.nlm.nih.gov/nucleotide/ON863464.1?report=genbank&log$=nucltop&blast_rank=50&RID=2A6J677P013","ON863464.1")
Equus caballus MHC class I antigen (Eqca-1) gene, Eqca-1*024:01 allele, exons 2 and 3 and partial cds	Equus caballus	324	324	96%	8e-84	92.83	771	=HYPERLINK("https://www.ncbi.nlm.nih.gov/nucleotide/ON863452.1?report=genbank&log$=nucltop&blast_rank=51&RID=2A6J677P013","ON863452.1")
PREDICTED: Panthera uncia class I histocompatibility antigen, Gogo-B*0101 alpha chain-like (LOC125938456), transcript variant X6, mRNA	Panthera uncia	324	324	100%	8e-84	91.81	1100	=HYPERLINK("https://www.ncbi.nlm.nih.gov/nucleotide/XM_049653633.1?report=genbank&log$=nucltop&blast_rank=52&RID=2A6J677P013","XM_049653633.1")
PREDICTED: Panthera uncia class I histocompatibility antigen, Gogo-B*0101 alpha chain-like (LOC125938456), transcript variant X5, mRNA	Panthera uncia	324	324	100%	8e-84	91.81	1498	=HYPERLINK("https://www.ncbi.nlm.nih.gov/nucleotide/XM_049653632.1?report=genbank&log$=nucltop&blast_rank=53&RID=2A6J677P013","XM_049653632.1")
PREDICTED: Panthera uncia class I histocompatibility antigen, Gogo-B*0101 alpha chain-like (LOC125938456), transcript variant X4, mRNA	Panthera uncia	324	324	100%	8e-84	91.81	1112	=HYPERLINK("https://www.ncbi.nlm.nih.gov/nucleotide/XM_049653631.1?report=genbank&log$=nucltop&blast_rank=54&RID=2A6J677P013","XM_049653631.1")
PREDICTED: Panthera uncia class I histocompatibility antigen, Gogo-B*0101 alpha chain-like (LOC125938456), transcript variant X3, mRNA	Panthera uncia	324	324	100%	8e-84	91.81	1528	=HYPERLINK("https://www.ncbi.nlm.nih.gov/nucleotide/XM_049653630.1?report=genbank&log$=nucltop&blast_rank=55&RID=2A6J677P013","XM_049653630.1")
PREDICTED: Panthera uncia class I histocompatibility antigen, Gogo-B*0101 alpha chain-like (LOC125938456), transcript variant X2, mRNA	Panthera uncia	324	324	100%	8e-84	91.81	1531	=HYPERLINK("https://www.ncbi.nlm.nih.gov/nucleotide/XM_049653629.1?report=genbank&log$=nucltop&blast_rank=56&RID=2A6J677P013","XM_049653629.1")
PREDICTED: Panthera uncia class I histocompatibility antigen, Gogo-B*0101 alpha chain-like (LOC125938456), transcript variant X1, mRNA	Panthera uncia	324	324	100%	8e-84	91.81	1210	=HYPERLINK("https://www.ncbi.nlm.nih.gov/nucleotide/XM_049653628.1?report=genbank&log$=nucltop&blast_rank=57&RID=2A6J677P013","XM_049653628.1")
PREDICTED: Leopardus geoffroyi class I histocompatibility antigen, Gogo-B*0101 alpha chain-like (LOC123609592), mRNA	Leopardus geoffroyi	324	324	100%	8e-84	91.81	1560	=HYPERLINK("https://www.ncbi.nlm.nih.gov/nucleotide/XM_045500726.1?report=genbank&log$=nucltop&blast_rank=58&RID=2A6J677P013","XM_045500726.1")
PREDICTED: Panthera tigris class I histocompatibility antigen, Gogo-B*0101 alpha chain-like (LOC102958279), transcript variant X3, mRNA	Panthera tigris	324	324	100%	8e-84	91.81	1444	=HYPERLINK("https://www.ncbi.nlm.nih.gov/nucleotide/XM_042985934.1?report=genbank&log$=nucltop&blast_rank=59&RID=2A6J677P013","XM_042985934.1")
PREDICTED: Panthera tigris class I histocompatibility antigen, Gogo-B*0101 alpha chain-like (LOC102958279), transcript variant X2, mRNA	Panthera tigris	324	324	100%	8e-84	91.81	1474	=HYPERLINK("https://www.ncbi.nlm.nih.gov/nucleotide/XM_015541290.2?report=genbank&log$=nucltop&blast_rank=60&RID=2A6J677P013","XM_015541290.2")
PREDICTED: Panthera tigris class I histocompatibility antigen, Gogo-B*0101 alpha chain-like (LOC102958279), transcript variant X1, mRNA	Panthera tigris	324	324	100%	8e-84	91.81	1477	=HYPERLINK("https://www.ncbi.nlm.nih.gov/nucleotide/XM_007090571.3?report=genbank&log$=nucltop&blast_rank=61&RID=2A6J677P013","XM_007090571.3")
Ailuropoda melanoleuca MHC class I antigen (Aime-L) gene, Aime-L*04 allele, exons 2, 3 and partial cds	Ailuropoda melanoleuca	324	324	98%	8e-84	92.14	724	=HYPERLINK("https://www.ncbi.nlm.nih.gov/nucleotide/JX987020.1?report=genbank&log$=nucltop&blast_rank=62&RID=2A6J677P013","JX987020.1")
Ailuropoda melanoleuca MHC class I antigen (Aime-L) gene, Aime-L*02 allele, exons 2, 3 and partial cds	Ailuropoda melanoleuca	324	324	98%	8e-84	92.14	731	=HYPERLINK("https://www.ncbi.nlm.nih.gov/nucleotide/JX987018.1?report=genbank&log$=nucltop&blast_rank=63&RID=2A6J677P013","JX987018.1")
Ailuropoda melanoleuca MHC class I antigen (Aime-L) gene, Aime-L*01 allele, exons 2, 3 and partial cds	Ailuropoda melanoleuca	324	324	98%	8e-84	92.14	731	=HYPERLINK("https://www.ncbi.nlm.nih.gov/nucleotide/JX987017.1?report=genbank&log$=nucltop&blast_rank=64&RID=2A6J677P013","JX987017.1")
Ailuropoda melanoleuca MHC class I antigen (Aime-C) gene, Aime-C*05 allele, exons 2, 3 and partial cds	Ailuropoda melanoleuca	324	324	98%	8e-84	92.14	731	=HYPERLINK("https://www.ncbi.nlm.nih.gov/nucleotide/JX987004.1?report=genbank&log$=nucltop&blast_rank=65&RID=2A6J677P013","JX987004.1")
Ailuropoda melanoleuca MHC class I antigen (Aime-C) gene, Aime-C*04 allele, exons 2, 3 and partial cds	Ailuropoda melanoleuca	324	324	98%	8e-84	92.14	731	=HYPERLINK("https://www.ncbi.nlm.nih.gov/nucleotide/JX987003.1?report=genbank&log$=nucltop&blast_rank=66&RID=2A6J677P013","JX987003.1")
Ailuropoda melanoleuca MHC class I antigen (Aime-C) gene, Aime-C*02 allele, exons 2, 3 and partial cds	Ailuropoda melanoleuca	324	324	98%	8e-84	92.14	731	=HYPERLINK("https://www.ncbi.nlm.nih.gov/nucleotide/JX987001.1?report=genbank&log$=nucltop&blast_rank=67&RID=2A6J677P013","JX987001.1")
Felis catus clone DSH7-L1 MHC class I antigen (FLAI) gene, partial sequence	Felis catus	324	324	100%	8e-84	91.81	1925	=HYPERLINK("https://www.ncbi.nlm.nih.gov/nucleotide/KC763059.1?report=genbank&log$=nucltop&blast_rank=68&RID=2A6J677P013","KC763059.1")
Felis catus clone SW-KS5 MHC class I antigen (FLAI) pseudogene, partial sequence	Felis catus	324	324	100%	8e-84	91.81	751	=HYPERLINK("https://www.ncbi.nlm.nih.gov/nucleotide/KC763055.1?report=genbank&log$=nucltop&blast_rank=69&RID=2A6J677P013","KC763055.1")
Ailuropoda melanoleuca MHC class I antigen (Aime-128) gene, Aime-128-7 allele, exon 3 and partial cds	Ailuropoda melanoleuca	324	324	98%	8e-84	92.14	276	=HYPERLINK("https://www.ncbi.nlm.nih.gov/nucleotide/EU162700.1?report=genbank&log$=nucltop&blast_rank=70&RID=2A6J677P013","EU162700.1")
Ailuropoda melanoleuca MHC class I antigen (Aime-128) gene, Aime-128-5 allele, exon 3 and partial cds	Ailuropoda melanoleuca	324	324	98%	8e-84	92.14	276	=HYPERLINK("https://www.ncbi.nlm.nih.gov/nucleotide/EU162698.1?report=genbank&log$=nucltop&blast_rank=71&RID=2A6J677P013","EU162698.1")
Ailuropoda melanoleuca MHC class I antigen (Aime-128) gene, Aime-128-2 allele, exon 3 and partial cds	Ailuropoda melanoleuca	324	324	98%	8e-84	92.14	276	=HYPERLINK("https://www.ncbi.nlm.nih.gov/nucleotide/EU162695.1?report=genbank&log$=nucltop&blast_rank=72&RID=2A6J677P013","EU162695.1")
Equus caballus MHC class I heavy chain (EQMHCB2), mRNA	Equus caballus	324	324	96%	8e-84	92.83	1083	=HYPERLINK("https://www.ncbi.nlm.nih.gov/nucleotide/NM_001082506.1?report=genbank&log$=nucltop&blast_rank=73&RID=2A6J677P013","NM_001082506.1")
Equus caballus EQMHCB2 mRNA	Equus caballus	324	324	96%	8e-84	92.83	1074	=HYPERLINK("https://www.ncbi.nlm.nih.gov/nucleotide/X79891.1?report=genbank&log$=nucltop&blast_rank=74&RID=2A6J677P013","X79891.1")
Equus caballus MHC class I antigen (Eqca-1) gene, Eqca-1*00101 allele, complete cds	Equus caballus	324	324	96%	8e-84	92.83	5877	=HYPERLINK("https://www.ncbi.nlm.nih.gov/nucleotide/DQ083407.1?report=genbank&log$=nucltop&blast_rank=75&RID=2A6J677P013","DQ083407.1")
PREDICTED: Ailuropoda melanoleuca class I histocompatibility antigen, Gogo-B*0201 alpha chain (LOC105234428), transcript variant X3, mRNA	Ailuropoda melanoleuca	322	322	94%	3e-83	93.15	1178	=HYPERLINK("https://www.ncbi.nlm.nih.gov/nucleotide/XM_034660463.1?report=genbank&log$=nucltop&blast_rank=76&RID=2A6J677P013","XM_034660463.1")
PREDICTED: Ailuropoda melanoleuca class I histocompatibility antigen, Gogo-B*0201 alpha chain (LOC105234428), transcript variant X2, mRNA	Ailuropoda melanoleuca	322	322	94%	3e-83	93.15	1071	=HYPERLINK("https://www.ncbi.nlm.nih.gov/nucleotide/XM_034660462.1?report=genbank&log$=nucltop&blast_rank=77&RID=2A6J677P013","XM_034660462.1")
PREDICTED: Ailuropoda melanoleuca class I histocompatibility antigen, Gogo-B*0201 alpha chain (LOC105234428), transcript variant X1, mRNA	Ailuropoda melanoleuca	322	322	94%	3e-83	93.15	1082	=HYPERLINK("https://www.ncbi.nlm.nih.gov/nucleotide/XM_034660461.1?report=genbank&log$=nucltop&blast_rank=78&RID=2A6J677P013","XM_034660461.1")
PREDICTED: Ailuropoda melanoleuca class I histocompatibility antigen, Gogo-B*0103 alpha chain-like (LOC117800700), partial mRNA	Ailuropoda melanoleuca	320	320	98%	1e-82	91.81	989	=HYPERLINK("https://www.ncbi.nlm.nih.gov/nucleotide/XM_034653258.1?report=genbank&log$=nucltop&blast_rank=79&RID=2A6J677P013","XM_034653258.1")
PREDICTED: Lutra lutra DLA class I histocompatibility antigen, A9/A9 alpha chain-like (LOC125101804), mRNA	Lutra lutra	320	320	96%	1e-82	92.41	1660	=HYPERLINK("https://www.ncbi.nlm.nih.gov/nucleotide/XM_047732295.1?report=genbank&log$=nucltop&blast_rank=80&RID=2A6J677P013","XM_047732295.1")
PREDICTED: Panthera pardus class I histocompatibility antigen, Gogo-B*0101 alpha chain-like (LOC109249533), transcript variant X3, mRNA	Panthera pardus	318	318	100%	4e-82	91.38	1513	=HYPERLINK("https://www.ncbi.nlm.nih.gov/nucleotide/XM_053905278.1?report=genbank&log$=nucltop&blast_rank=81&RID=2A6J677P013","XM_053905278.1")
PREDICTED: Panthera pardus class I histocompatibility antigen, Gogo-B*0101 alpha chain-like (LOC109249533), transcript variant X2, mRNA	Panthera pardus	318	318	100%	4e-82	91.38	1161	=HYPERLINK("https://www.ncbi.nlm.nih.gov/nucleotide/XM_053905277.1?report=genbank&log$=nucltop&blast_rank=82&RID=2A6J677P013","XM_053905277.1")
PREDICTED: Panthera pardus class I histocompatibility antigen, Gogo-B*0101 alpha chain-like (LOC109249533), transcript variant X1, mRNA	Panthera pardus	318	318	100%	4e-82	91.38	1561	=HYPERLINK("https://www.ncbi.nlm.nih.gov/nucleotide/XM_053905276.1?report=genbank&log$=nucltop&blast_rank=83&RID=2A6J677P013","XM_053905276.1")
PREDICTED: Acinonyx jubatus class I histocompatibility antigen, Gogo-B*0101 alpha chain (LOC106966627), transcript variant X4, mRNA	Acinonyx jubatus	318	318	100%	4e-82	91.38	1093	=HYPERLINK("https://www.ncbi.nlm.nih.gov/nucleotide/XM_053223383.1?report=genbank&log$=nucltop&blast_rank=84&RID=2A6J677P013","XM_053223383.1")
PREDICTED: Acinonyx jubatus class I histocompatibility antigen, Gogo-B*0101 alpha chain (LOC106966627), transcript variant X2, mRNA	Acinonyx jubatus	318	318	100%	4e-82	91.38	1581	=HYPERLINK("https://www.ncbi.nlm.nih.gov/nucleotide/XM_027052851.2?report=genbank&log$=nucltop&blast_rank=85&RID=2A6J677P013","XM_027052851.2")
PREDICTED: Acinonyx jubatus class I histocompatibility antigen, Gogo-B*0101 alpha chain (LOC106966627), transcript variant X1, mRNA	Acinonyx jubatus	318	318	100%	4e-82	91.38	1584	=HYPERLINK("https://www.ncbi.nlm.nih.gov/nucleotide/XM_027052850.2?report=genbank&log$=nucltop&blast_rank=86&RID=2A6J677P013","XM_027052850.2")
Taxidea taxus clone FLR2 MHC class I antigen gene, partial cds	Taxidea taxus	318	318	98%	4e-82	91.70	237	=HYPERLINK("https://www.ncbi.nlm.nih.gov/nucleotide/KM371117.1?report=genbank&log$=nucltop&blast_rank=87&RID=2A6J677P013","KM371117.1")
Equus caballus MHC class I antigen (Eqca-Psi) pseudogene, Eqca-Psi*002:10 allele, exons 2 and 3 and partial sequence	Equus caballus	318	318	98%	4e-82	91.70	797	=HYPERLINK("https://www.ncbi.nlm.nih.gov/nucleotide/ON863540.1?report=genbank&log$=nucltop&blast_rank=88&RID=2A6J677P013","ON863540.1")
Equus caballus MHC class I antigen (Eqca-1) gene, Eqca-1*001:02 allele, exons 2 and 3 and partial cds	Equus caballus	318	318	96%	4e-82	92.38	771	=HYPERLINK("https://www.ncbi.nlm.nih.gov/nucleotide/ON863474.1?report=genbank&log$=nucltop&blast_rank=89&RID=2A6J677P013","ON863474.1")
Halichoerus grypus MHC class I antigen (HagrN) gene, HagrN-Hagr-ex3ST*14:06 allele, exon 3 and partial cds	Halichoerus grypus	318	318	98%	4e-82	91.70	272	=HYPERLINK("https://www.ncbi.nlm.nih.gov/nucleotide/OM649112.1?report=genbank&log$=nucltop&blast_rank=90&RID=2A6J677P013","OM649112.1")
Halichoerus grypus MHC class I antigen (HagrN) gene, HagrN-Hagr-ex3ST*14:09 allele, exon 3 and partial cds	Halichoerus grypus	318	318	98%	4e-82	91.74	272	=HYPERLINK("https://www.ncbi.nlm.nih.gov/nucleotide/OM649079.1?report=genbank&log$=nucltop&blast_rank=91&RID=2A6J677P013","OM649079.1")
Halichoerus grypus MHC class I antigen (HagrN) gene, HagrN-Hagr-ex3ST*06:01 allele, exon 3 and partial cds	Halichoerus grypus	318	318	98%	4e-82	91.74	272	=HYPERLINK("https://www.ncbi.nlm.nih.gov/nucleotide/OM649077.1?report=genbank&log$=nucltop&blast_rank=92&RID=2A6J677P013","OM649077.1")
Nyctereutes procyonoides Nypr-MHCI gene for MHC class I antigen, partial cds, allele: Nypr-MHC1*18	Nyctereutes procyonoides	318	318	100%	4e-82	91.38	743	=HYPERLINK("https://www.ncbi.nlm.nih.gov/nucleotide/LC554244.1?report=genbank&log$=nucltop&blast_rank=93&RID=2A6J677P013","LC554244.1")
PREDICTED: Prionailurus viverrinus class I histocompatibility antigen, Gogo-B*0101 alpha chain-like (LOC125165372), transcript variant X4, mRNA	Prionailurus viverrinus	318	318	100%	4e-82	91.38	1573	=HYPERLINK("https://www.ncbi.nlm.nih.gov/nucleotide/XM_047858184.1?report=genbank&log$=nucltop&blast_rank=94&RID=2A6J677P013","XM_047858184.1")
PREDICTED: Prionailurus viverrinus class I histocompatibility antigen, Gogo-B*0101 alpha chain-like (LOC125165372), transcript variant X3, mRNA	Prionailurus viverrinus	318	318	100%	4e-82	91.38	1728	=HYPERLINK("https://www.ncbi.nlm.nih.gov/nucleotide/XM_047858183.1?report=genbank&log$=nucltop&blast_rank=95&RID=2A6J677P013","XM_047858183.1")
PREDICTED: Prionailurus viverrinus class I histocompatibility antigen, Gogo-B*0101 alpha chain-like (LOC125165372), transcript variant X2, mRNA	Prionailurus viverrinus	318	318	100%	4e-82	91.38	1832	=HYPERLINK("https://www.ncbi.nlm.nih.gov/nucleotide/XM_047858182.1?report=genbank&log$=nucltop&blast_rank=96&RID=2A6J677P013","XM_047858182.1")
PREDICTED: Prionailurus viverrinus class I histocompatibility antigen, Gogo-B*0101 alpha chain-like (LOC125165372), transcript variant X1, mRNA	Prionailurus viverrinus	318	318	100%	4e-82	91.38	1834	=HYPERLINK("https://www.ncbi.nlm.nih.gov/nucleotide/XM_047858181.1?report=genbank&log$=nucltop&blast_rank=97&RID=2A6J677P013","XM_047858181.1")
PREDICTED: Lutra lutra DLA class I histocompatibility antigen, A9/A9 alpha chain-like (LOC125101803), transcript variant X1, mRNA	Lutra lutra	318	318	98%	4e-82	91.77	1574	=HYPERLINK("https://www.ncbi.nlm.nih.gov/nucleotide/XM_047732290.1?report=genbank&log$=nucltop&blast_rank=98&RID=2A6J677P013","XM_047732290.1")
PREDICTED: Lynx rufus class I histocompatibility antigen, Gogo-B*0101 alpha chain (LOC124528147), transcript variant X2, mRNA	Lynx rufus	318	318	100%	4e-82	91.38	1503	=HYPERLINK("https://www.ncbi.nlm.nih.gov/nucleotide/XM_047101547.1?report=genbank&log$=nucltop&blast_rank=99&RID=2A6J677P013","XM_047101547.1")
PREDICTED: Lynx rufus class I histocompatibility antigen, Gogo-B*0101 alpha chain (LOC124528147), transcript variant X1, mRNA	Lynx rufus	318	318	100%	4e-82	91.38	1506	=HYPERLINK("https://www.ncbi.nlm.nih.gov/nucleotide/XM_047101546.1?report=genbank&log$=nucltop&blast_rank=100&RID=2A6J677P013","XM_047101546.1")
