## Supplementary material for "Characterization of both major histocompatibility complex classes in a wild social mammal: the banded mongoose": Blast results - MHCI exon 3: 2A6J677P013-Alignment-Descriptions Query 4 - Mumu class I-3_02.csv

Description	Scientific Name	Max Score	Total Score	Query Cover	E value	Per. ident	Acc. Len	Accession
PREDICTED: Mustela putorius furo saoe class I histocompatibility antigen, A alpha chain-like (LOC123387558), transcript variant X5, mRNA	Mustela putorius furo	335	335	98%	4e-87	93.01	1407	=HYPERLINK("https://www.ncbi.nlm.nih.gov/nucleotide/XM_045065172.1?report=genbank&log$=nucltop&blast_rank=1&RID=2A6J677P013","XM_045065172.1")
PREDICTED: Mustela putorius furo saoe class I histocompatibility antigen, A alpha chain-like (LOC123387558), transcript variant X4, mRNA	Mustela putorius furo	335	335	98%	4e-87	93.01	1535	=HYPERLINK("https://www.ncbi.nlm.nih.gov/nucleotide/XM_045065171.1?report=genbank&log$=nucltop&blast_rank=2&RID=2A6J677P013","XM_045065171.1")
PREDICTED: Mustela putorius furo saoe class I histocompatibility antigen, A alpha chain-like (LOC123387558), transcript variant X1, mRNA	Mustela putorius furo	335	335	98%	4e-87	93.01	1567	=HYPERLINK("https://www.ncbi.nlm.nih.gov/nucleotide/XM_045065168.1?report=genbank&log$=nucltop&blast_rank=3&RID=2A6J677P013","XM_045065168.1")
Ailuropoda melanoleuca MHC class I antigen (Aime-C) gene, Aime-C*04 allele, exons 2, 3 and partial cds	Ailuropoda melanoleuca	335	335	98%	4e-87	93.01	731	=HYPERLINK("https://www.ncbi.nlm.nih.gov/nucleotide/JX987003.1?report=genbank&log$=nucltop&blast_rank=4&RID=2A6J677P013","JX987003.1")
PREDICTED: Suricata suricatta class I histocompatibility antigen, Gogo-B*0103 alpha chain-like (LOC115295435), mRNA	Suricata suricatta	329	329	100%	2e-85	92.24	1431	=HYPERLINK("https://www.ncbi.nlm.nih.gov/nucleotide/XM_029943321.1?report=genbank&log$=nucltop&blast_rank=5&RID=2A6J677P013","XM_029943321.1")
PREDICTED: Mustela nigripes DLA class I histocompatibility antigen, A9/A9 alpha chain-like (LOC132017773), transcript variant X2, mRNA	Mustela nigripes	329	329	98%	2e-85	92.58	1578	=HYPERLINK("https://www.ncbi.nlm.nih.gov/nucleotide/XM_059399797.1?report=genbank&log$=nucltop&blast_rank=6&RID=2A6J677P013","XM_059399797.1")
PREDICTED: Mustela nigripes DLA class I histocompatibility antigen, A9/A9 alpha chain-like (LOC132017773), transcript variant X1, mRNA	Mustela nigripes	329	329	98%	2e-85	92.58	1730	=HYPERLINK("https://www.ncbi.nlm.nih.gov/nucleotide/XM_059399796.1?report=genbank&log$=nucltop&blast_rank=7&RID=2A6J677P013","XM_059399796.1")
PREDICTED: Mustela lutreola DLA class I histocompatibility antigen, A9/A9 alpha chain-like (LOC131834381), transcript variant X2, mRNA	Mustela lutreola	329	329	98%	2e-85	92.58	1584	=HYPERLINK("https://www.ncbi.nlm.nih.gov/nucleotide/XM_059178970.1?report=genbank&log$=nucltop&blast_rank=8&RID=2A6J677P013","XM_059178970.1")
PREDICTED: Mustela lutreola DLA class I histocompatibility antigen, A9/A9 alpha chain-like (LOC131834381), transcript variant X1, mRNA	Mustela lutreola	329	329	98%	2e-85	92.58	1734	=HYPERLINK("https://www.ncbi.nlm.nih.gov/nucleotide/XM_059178969.1?report=genbank&log$=nucltop&blast_rank=9&RID=2A6J677P013","XM_059178969.1")
Ailuropoda melanoleuca MHC class I antigen (Aime-L) gene, Aime-L*02 allele, exons 2, 3 and partial cds	Ailuropoda melanoleuca	329	329	98%	2e-85	92.58	731	=HYPERLINK("https://www.ncbi.nlm.nih.gov/nucleotide/JX987018.1?report=genbank&log$=nucltop&blast_rank=10&RID=2A6J677P013","JX987018.1")
Ailuropoda melanoleuca MHC class I antigen (Aime-I) gene, Aime-I*06 allele, exons 2, 3 and partial cds	Ailuropoda melanoleuca	329	329	98%	2e-85	92.58	738	=HYPERLINK("https://www.ncbi.nlm.nih.gov/nucleotide/JX987015.1?report=genbank&log$=nucltop&blast_rank=11&RID=2A6J677P013","JX987015.1")
Ailuropoda melanoleuca MHC class I antigen (Aime-C) gene, Aime-C*07 allele, exons 2, 3 and partial cds	Ailuropoda melanoleuca	329	329	98%	2e-85	92.58	731	=HYPERLINK("https://www.ncbi.nlm.nih.gov/nucleotide/JX987006.1?report=genbank&log$=nucltop&blast_rank=12&RID=2A6J677P013","JX987006.1")
Ailuropoda melanoleuca MHC class I antigen (Aime-C) gene, Aime-C*05 allele, exons 2, 3 and partial cds	Ailuropoda melanoleuca	329	329	98%	2e-85	92.58	731	=HYPERLINK("https://www.ncbi.nlm.nih.gov/nucleotide/JX987004.1?report=genbank&log$=nucltop&blast_rank=13&RID=2A6J677P013","JX987004.1")
Ailuropoda melanoleuca MHC class I antigen (Aime-C) gene, Aime-C*03 allele, exons 2, 3 and partial cds	Ailuropoda melanoleuca	329	329	98%	2e-85	92.58	731	=HYPERLINK("https://www.ncbi.nlm.nih.gov/nucleotide/JX987002.1?report=genbank&log$=nucltop&blast_rank=14&RID=2A6J677P013","JX987002.1")
Ailuropoda melanoleuca MHC class I antigen (Aime-128) gene, Aime-128-6 allele, exon 3 and partial cds	Ailuropoda melanoleuca	329	329	98%	2e-85	92.58	276	=HYPERLINK("https://www.ncbi.nlm.nih.gov/nucleotide/EU162699.1?report=genbank&log$=nucltop&blast_rank=15&RID=2A6J677P013","EU162699.1")
Panthera leo persica clone S942 MHC class I antigen gene, exon 3 and partial cds	Panthera leo persica	326	326	97%	2e-84	92.58	245	=HYPERLINK("https://www.ncbi.nlm.nih.gov/nucleotide/AY909995.1?report=genbank&log$=nucltop&blast_rank=16&RID=2A6J677P013","AY909995.1")
PREDICTED: Ailuropoda melanoleuca class I histocompatibility antigen, Aime-128 (AIME-128), mRNA	Ailuropoda melanoleuca	324	324	98%	8e-84	92.14	1600	=HYPERLINK("https://www.ncbi.nlm.nih.gov/nucleotide/XM_034660459.1?report=genbank&log$=nucltop&blast_rank=17&RID=2A6J677P013","XM_034660459.1")
PREDICTED: Mustela erminea DLA class I histocompatibility antigen, A9/A9 alpha chain-like (LOC116587550), mRNA	Mustela erminea	324	324	98%	8e-84	92.14	1193	=HYPERLINK("https://www.ncbi.nlm.nih.gov/nucleotide/XM_032338151.1?report=genbank&log$=nucltop&blast_rank=18&RID=2A6J677P013","XM_032338151.1")
PREDICTED: Suricata suricatta class I histocompatibility antigen, Gogo-B*0103 alpha chain-like (LOC115295434), mRNA	Suricata suricatta	324	324	100%	8e-84	91.85	1412	=HYPERLINK("https://www.ncbi.nlm.nih.gov/nucleotide/XM_029943319.1?report=genbank&log$=nucltop&blast_rank=19&RID=2A6J677P013","XM_029943319.1")
PREDICTED: Mustela putorius furo saoe class I histocompatibility antigen, A alpha chain-like (LOC123387558), transcript variant X6, mRNA	Mustela putorius furo	324	324	98%	8e-84	92.14	1469	=HYPERLINK("https://www.ncbi.nlm.nih.gov/nucleotide/XM_045065173.1?report=genbank&log$=nucltop&blast_rank=20&RID=2A6J677P013","XM_045065173.1")
PREDICTED: Mustela putorius furo saoe class I histocompatibility antigen, A alpha chain-like (LOC123387558), transcript variant X3, mRNA	Mustela putorius furo	324	324	98%	8e-84	92.14	1575	=HYPERLINK("https://www.ncbi.nlm.nih.gov/nucleotide/XM_045065170.1?report=genbank&log$=nucltop&blast_rank=21&RID=2A6J677P013","XM_045065170.1")
PREDICTED: Mustela putorius furo saoe class I histocompatibility antigen, A alpha chain-like (LOC123387558), transcript variant X2, mRNA	Mustela putorius furo	324	324	98%	8e-84	92.14	1586	=HYPERLINK("https://www.ncbi.nlm.nih.gov/nucleotide/XM_045065169.1?report=genbank&log$=nucltop&blast_rank=22&RID=2A6J677P013","XM_045065169.1")
Ailuropoda melanoleuca MHC class I antigen (Aime-I) gene, Aime-I*05 allele, exons 2, 3 and partial cds	Ailuropoda melanoleuca	324	324	98%	8e-84	92.14	731	=HYPERLINK("https://www.ncbi.nlm.nih.gov/nucleotide/JX987014.1?report=genbank&log$=nucltop&blast_rank=23&RID=2A6J677P013","JX987014.1")
Ailuropoda melanoleuca MHC class I antigen (Aime-I) gene, Aime-I*02 allele, exons 2, 3 and partial cds	Ailuropoda melanoleuca	324	324	98%	8e-84	92.14	738	=HYPERLINK("https://www.ncbi.nlm.nih.gov/nucleotide/JX987011.1?report=genbank&log$=nucltop&blast_rank=24&RID=2A6J677P013","JX987011.1")
Ailuropoda melanoleuca MHC class I antigen (Aime-C) gene, Aime-C*02 allele, exons 2, 3 and partial cds	Ailuropoda melanoleuca	324	324	98%	8e-84	92.14	731	=HYPERLINK("https://www.ncbi.nlm.nih.gov/nucleotide/JX987001.1?report=genbank&log$=nucltop&blast_rank=25&RID=2A6J677P013","JX987001.1")
Ailuropoda melanoleuca MHC class I antigen (Aime-128) gene, complete cds	Ailuropoda melanoleuca	324	324	98%	8e-84	92.14	4036	=HYPERLINK("https://www.ncbi.nlm.nih.gov/nucleotide/EU162656.1?report=genbank&log$=nucltop&blast_rank=26&RID=2A6J677P013","EU162656.1")
Ailuropoda melanoleuca MHC class I antigen (Aime-128) gene, Aime-128-BAC allele, exon 3 and partial cds	Ailuropoda melanoleuca	324	324	98%	8e-84	92.14	276	=HYPERLINK("https://www.ncbi.nlm.nih.gov/nucleotide/EU162693.1?report=genbank&log$=nucltop&blast_rank=27&RID=2A6J677P013","EU162693.1")
Ailuropoda melanoleuca MHC class I antigen (Aime-128) mRNA, complete cds	Ailuropoda melanoleuca	324	324	98%	8e-84	92.14	1095	=HYPERLINK("https://www.ncbi.nlm.nih.gov/nucleotide/EU162659.1?report=genbank&log$=nucltop&blast_rank=28&RID=2A6J677P013","EU162659.1")
PREDICTED: Suricata suricatta class I histocompatibility antigen, Gogo-B*0101 alpha chain-like (LOC115295436), mRNA	Suricata suricatta	318	318	100%	4e-82	91.38	1525	=HYPERLINK("https://www.ncbi.nlm.nih.gov/nucleotide/XM_029943322.1?report=genbank&log$=nucltop&blast_rank=29&RID=2A6J677P013","XM_029943322.1")
PREDICTED: Mustela nigripes DLA class I histocompatibility antigen, A9/A9 alpha chain-like (LOC132009006), mRNA	Mustela nigripes	318	318	98%	4e-82	91.77	1551	=HYPERLINK("https://www.ncbi.nlm.nih.gov/nucleotide/XM_059387443.1?report=genbank&log$=nucltop&blast_rank=30&RID=2A6J677P013","XM_059387443.1")
Phoca vitulina MHC class I antigen (PhviN) gene, PhviN-Phvi-ex3ST*14:01 allele, exon 3 and partial cds	Phoca vitulina	318	318	98%	4e-82	91.70	272	=HYPERLINK("https://www.ncbi.nlm.nih.gov/nucleotide/OM649174.1?report=genbank&log$=nucltop&blast_rank=31&RID=2A6J677P013","OM649174.1")
Halichoerus grypus MHC class I antigen (HagrN) gene, HagrN-Hagr-ex3ST*14:05 allele, exon 3 and partial cds	Halichoerus grypus	318	318	98%	4e-82	91.74	272	=HYPERLINK("https://www.ncbi.nlm.nih.gov/nucleotide/OM649110.1?report=genbank&log$=nucltop&blast_rank=32&RID=2A6J677P013","OM649110.1")
PREDICTED: Mustela putorius furo DLA class I histocompatibility antigen, A9/A9 alpha chain-like (LOC123387559), mRNA	Mustela putorius furo	318	318	98%	4e-82	91.70	1565	=HYPERLINK("https://www.ncbi.nlm.nih.gov/nucleotide/XM_045065174.1?report=genbank&log$=nucltop&blast_rank=33&RID=2A6J677P013","XM_045065174.1")
PREDICTED: Mustela putorius furo DLA class I histocompatibility antigen, A9/A9 alpha chain-like (LOC123387557), transcript variant X3, mRNA	Mustela putorius furo	318	318	98%	4e-82	91.70	1228	=HYPERLINK("https://www.ncbi.nlm.nih.gov/nucleotide/XM_045065167.1?report=genbank&log$=nucltop&blast_rank=34&RID=2A6J677P013","XM_045065167.1")
PREDICTED: Mustela putorius furo DLA class I histocompatibility antigen, A9/A9 alpha chain-like (LOC123387557), transcript variant X2, mRNA	Mustela putorius furo	318	318	98%	4e-82	91.70	1120	=HYPERLINK("https://www.ncbi.nlm.nih.gov/nucleotide/XM_045065166.1?report=genbank&log$=nucltop&blast_rank=35&RID=2A6J677P013","XM_045065166.1")
PREDICTED: Mustela putorius furo DLA class I histocompatibility antigen, A9/A9 alpha chain-like (LOC123387557), transcript variant X1, mRNA	Mustela putorius furo	318	318	98%	4e-82	91.70	1207	=HYPERLINK("https://www.ncbi.nlm.nih.gov/nucleotide/XM_045065165.1?report=genbank&log$=nucltop&blast_rank=36&RID=2A6J677P013","XM_045065165.1")
Ailuropoda melanoleuca MHC class I antigen (Aime-L) gene, Aime-L*07 allele, exons 2, 3 and partial cds	Ailuropoda melanoleuca	318	318	98%	4e-82	91.70	731	=HYPERLINK("https://www.ncbi.nlm.nih.gov/nucleotide/JX987023.1?report=genbank&log$=nucltop&blast_rank=37&RID=2A6J677P013","JX987023.1")
Ailuropoda melanoleuca MHC class I antigen (Aime-L) gene, Aime-L*03 allele, exons 2, 3 and partial cds	Ailuropoda melanoleuca	318	318	98%	4e-82	91.70	731	=HYPERLINK("https://www.ncbi.nlm.nih.gov/nucleotide/JX987019.1?report=genbank&log$=nucltop&blast_rank=38&RID=2A6J677P013","JX987019.1")
Ailuropoda melanoleuca MHC class I antigen (Aime-I) gene, Aime-I*04 allele, exons 2, 3 and partial cds	Ailuropoda melanoleuca	318	318	98%	4e-82	91.70	738	=HYPERLINK("https://www.ncbi.nlm.nih.gov/nucleotide/JX987013.1?report=genbank&log$=nucltop&blast_rank=39&RID=2A6J677P013","JX987013.1")
Ailuropoda melanoleuca MHC class I antigen (Aime-I) gene, Aime-I*03 allele, exons 2, 3 and partial cds	Ailuropoda melanoleuca	318	318	98%	4e-82	91.70	738	=HYPERLINK("https://www.ncbi.nlm.nih.gov/nucleotide/JX987012.1?report=genbank&log$=nucltop&blast_rank=40&RID=2A6J677P013","JX987012.1")
Ailuropoda melanoleuca MHC class I antigen (Aime-I) gene, Aime-I*01 allele, exons 2, 3 and partial cds	Ailuropoda melanoleuca	318	318	98%	4e-82	91.70	731	=HYPERLINK("https://www.ncbi.nlm.nih.gov/nucleotide/JX987010.1?report=genbank&log$=nucltop&blast_rank=41&RID=2A6J677P013","JX987010.1")
PREDICTED: Ursus maritimus DLA class I histocompatibility antigen, A9/A9 alpha chain-like (LOC103680561), mRNA	Ursus maritimus	318	318	98%	4e-82	91.70	1461	=HYPERLINK("https://www.ncbi.nlm.nih.gov/nucleotide/XM_040627478.1?report=genbank&log$=nucltop&blast_rank=42&RID=2A6J677P013","XM_040627478.1")
Ailuropoda melanoleuca MHC class I antigen (Aime-128) gene, Aime-128-7 allele, exon 3 and partial cds	Ailuropoda melanoleuca	318	318	98%	4e-82	91.70	276	=HYPERLINK("https://www.ncbi.nlm.nih.gov/nucleotide/EU162700.1?report=genbank&log$=nucltop&blast_rank=43&RID=2A6J677P013","EU162700.1")
Ailuropoda melanoleuca MHC class I antigen (Aime-128) gene, Aime-128-4 allele, exon 3 and partial cds	Ailuropoda melanoleuca	318	318	98%	4e-82	91.70	276	=HYPERLINK("https://www.ncbi.nlm.nih.gov/nucleotide/EU162697.1?report=genbank&log$=nucltop&blast_rank=44&RID=2A6J677P013","EU162697.1")
Ailuropoda melanoleuca MHC class I antigen (Aime-128) gene, Aime-128-2 allele, exon 3 and partial cds	Ailuropoda melanoleuca	318	318	98%	4e-82	91.70	276	=HYPERLINK("https://www.ncbi.nlm.nih.gov/nucleotide/EU162695.1?report=genbank&log$=nucltop&blast_rank=45&RID=2A6J677P013","EU162695.1")
Ailuropoda melanoleuca MHC class I antigen (Aime-128) gene, Aime-128-1 allele, exon 3 and partial cds	Ailuropoda melanoleuca	318	318	98%	4e-82	91.70	276	=HYPERLINK("https://www.ncbi.nlm.nih.gov/nucleotide/EU162694.1?report=genbank&log$=nucltop&blast_rank=46&RID=2A6J677P013","EU162694.1")
PREDICTED: Ailuropoda melanoleuca class I histocompatibility antigen, Gogo-B*0103 alpha chain-like (LOC117800700), partial mRNA	Ailuropoda melanoleuca	315	315	98%	5e-81	91.38	989	=HYPERLINK("https://www.ncbi.nlm.nih.gov/nucleotide/XM_034653258.1?report=genbank&log$=nucltop&blast_rank=47&RID=2A6J677P013","XM_034653258.1")
PREDICTED: Puma yagouaroundi class I histocompatibility antigen, Gogo-B*0201 alpha chain-like (LOC121024246), transcript variant X1, mRNA	Puma yagouaroundi	315	315	97%	5e-81	91.63	804	=HYPERLINK("https://www.ncbi.nlm.nih.gov/nucleotide/XM_040466510.1?report=genbank&log$=nucltop&blast_rank=48&RID=2A6J677P013","XM_040466510.1")
Panthera leo persica clone 157 MHC class I antigen gene, exon 3 and partial cds	Panthera leo persica	315	315	97%	5e-81	91.70	245	=HYPERLINK("https://www.ncbi.nlm.nih.gov/nucleotide/AY909927.1?report=genbank&log$=nucltop&blast_rank=49&RID=2A6J677P013","AY909927.1")
Martes zibellina MHC class I antigen (Mazi-MHCI) gene, Mazi-MHCI*01 allele, partial cds	Martes zibellina	313	313	98%	2e-80	91.27	693	=HYPERLINK("https://www.ncbi.nlm.nih.gov/nucleotide/MN274976.1?report=genbank&log$=nucltop&blast_rank=50&RID=2A6J677P013","MN274976.1")
PREDICTED: Mustela erminea DLA class I histocompatibility antigen, A9/A9 alpha chain-like (LOC116587522), transcript variant X2, mRNA	Mustela erminea	313	313	98%	2e-80	91.30	1418	=HYPERLINK("https://www.ncbi.nlm.nih.gov/nucleotide/XM_032338124.1?report=genbank&log$=nucltop&blast_rank=51&RID=2A6J677P013","XM_032338124.1")
PREDICTED: Mustela erminea DLA class I histocompatibility antigen, A9/A9 alpha chain-like (LOC116587522), transcript variant X1, mRNA	Mustela erminea	313	313	98%	2e-80	91.30	1561	=HYPERLINK("https://www.ncbi.nlm.nih.gov/nucleotide/XM_032338123.1?report=genbank&log$=nucltop&blast_rank=52&RID=2A6J677P013","XM_032338123.1")
PREDICTED: Mustela lutreola DLA class I histocompatibility antigen, A9/A9 alpha chain-like (LOC131834384), transcript variant X1, mRNA	Mustela lutreola	313	313	98%	2e-80	91.27	1570	=HYPERLINK("https://www.ncbi.nlm.nih.gov/nucleotide/XM_059178972.1?report=genbank&log$=nucltop&blast_rank=53&RID=2A6J677P013","XM_059178972.1")
Equus caballus MHC class I antigen (Eqca-1) gene, Eqca-1*001:04 allele, exons 2 and 3 and partial cds	Equus caballus	313	313	98%	2e-80	91.27	771	=HYPERLINK("https://www.ncbi.nlm.nih.gov/nucleotide/ON863471.1?report=genbank&log$=nucltop&blast_rank=54&RID=2A6J677P013","ON863471.1")
Equus caballus MHC class I antigen (Eqca-1) gene, Eqca-1*001:03 allele, exons 2 and 3 and partial cds	Equus caballus	313	313	98%	2e-80	91.27	771	=HYPERLINK("https://www.ncbi.nlm.nih.gov/nucleotide/ON863464.1?report=genbank&log$=nucltop&blast_rank=55&RID=2A6J677P013","ON863464.1")
Halichoerus grypus MHC class I antigen (HagrN) gene, HagrN-Hagr-ex3ST*06:01 allele, exon 3 and partial cds	Halichoerus grypus	313	313	98%	2e-80	91.30	272	=HYPERLINK("https://www.ncbi.nlm.nih.gov/nucleotide/OM649077.1?report=genbank&log$=nucltop&blast_rank=56&RID=2A6J677P013","OM649077.1")
Ailuropoda melanoleuca MHC class I antigen (Aime-L) gene, Aime-L*04 allele, exons 2, 3 and partial cds	Ailuropoda melanoleuca	313	313	98%	2e-80	91.27	724	=HYPERLINK("https://www.ncbi.nlm.nih.gov/nucleotide/JX987020.1?report=genbank&log$=nucltop&blast_rank=57&RID=2A6J677P013","JX987020.1")
Ailuropoda melanoleuca MHC class I antigen (Aime-L) gene, Aime-L*01 allele, exons 2, 3 and partial cds	Ailuropoda melanoleuca	313	313	98%	2e-80	91.27	731	=HYPERLINK("https://www.ncbi.nlm.nih.gov/nucleotide/JX987017.1?report=genbank&log$=nucltop&blast_rank=58&RID=2A6J677P013","JX987017.1")
PREDICTED: Ursus maritimus DLA class I histocompatibility antigen, A9/A9 alpha chain-like (LOC121104340), mRNA	Ursus maritimus	313	313	98%	2e-80	91.27	1486	=HYPERLINK("https://www.ncbi.nlm.nih.gov/nucleotide/XM_040637049.1?report=genbank&log$=nucltop&blast_rank=59&RID=2A6J677P013","XM_040637049.1")
Ailuropoda melanoleuca MHC class I antigen (Aime-128) gene, Aime-128-5 allele, exon 3 and partial cds	Ailuropoda melanoleuca	313	313	98%	2e-80	91.27	276	=HYPERLINK("https://www.ncbi.nlm.nih.gov/nucleotide/EU162698.1?report=genbank&log$=nucltop&blast_rank=60&RID=2A6J677P013","EU162698.1")
Zalophus californianus MHC class I antigen (ZacaN) gene, ZacaN*04:01 allele, partial cds	Zalophus californianus	311	311	98%	6e-80	91.23	1587	=HYPERLINK("https://www.ncbi.nlm.nih.gov/nucleotide/MT631849.1?report=genbank&log$=nucltop&blast_rank=61&RID=2A6J677P013","MT631849.1")
PREDICTED: Enhydra lutris kenyoni DLA class I histocompatibility antigen, A9/A9 alpha chain-like (LOC111152201), mRNA	Enhydra lutris kenyoni	309	309	98%	2e-79	90.83	1543	=HYPERLINK("https://www.ncbi.nlm.nih.gov/nucleotide/XM_022510596.1?report=genbank&log$=nucltop&blast_rank=62&RID=2A6J677P013","XM_022510596.1")
PREDICTED: Equus caballus MHC class I heavy chain (EQMHCB2), transcript variant X9, mRNA	Equus caballus	307	307	98%	8e-79	90.83	1582	=HYPERLINK("https://www.ncbi.nlm.nih.gov/nucleotide/XM_005603497.3?report=genbank&log$=nucltop&blast_rank=63&RID=2A6J677P013","XM_005603497.3")
Equus caballus genome assembly, chromosome: 20	Equus caballus	307	7499	100%	8e-79	90.87	65533053	=HYPERLINK("https://www.ncbi.nlm.nih.gov/nucleotide/OZ027732.1?report=genbank&log$=nucltop&blast_rank=64&RID=2A6J677P013","OZ027732.1")
Equus caballus genome assembly, chromosome: 20	Equus caballus	307	7499	100%	8e-79	90.87	65146860	=HYPERLINK("https://www.ncbi.nlm.nih.gov/nucleotide/OZ014265.2?report=genbank&log$=nucltop&blast_rank=65&RID=2A6J677P013","OZ014265.2")
PREDICTED: Ceratotherium simum simum HLA class I histocompatibility antigen, B-46 alpha chain-like (LOC101398669), mRNA	Ceratotherium simum simum	307	307	98%	8e-79	90.83	1432	=HYPERLINK("https://www.ncbi.nlm.nih.gov/nucleotide/XM_014782981.1?report=genbank&log$=nucltop&blast_rank=66&RID=2A6J677P013","XM_014782981.1")
PREDICTED: Mirounga angustirostris patr class I histocompatibility antigen, A-2 alpha chain-like (LOC123842775), partial mRNA	Mirounga angustirostris	307	307	98%	8e-79	90.83	326	=HYPERLINK("https://www.ncbi.nlm.nih.gov/nucleotide/XM_045871988.2?report=genbank&log$=nucltop&blast_rank=67&RID=2A6J677P013","XM_045871988.2")
Felis catus MHC class I antigen (FLAI-E) gene, FLAI-E-FLA-E*043:01:01:01 allele, complete cds	Felis catus	307	307	100%	8e-79	90.56	3251	=HYPERLINK("https://www.ncbi.nlm.nih.gov/nucleotide/MZ964744.1?report=genbank&log$=nucltop&blast_rank=68&RID=2A6J677P013","MZ964744.1")
Equus caballus MHC class I antigen (Eqca-Psi) pseudogene, Eqca-Psi*002:10 allele, exons 2 and 3 and partial sequence	Equus caballus	307	307	98%	8e-79	90.83	797	=HYPERLINK("https://www.ncbi.nlm.nih.gov/nucleotide/ON863540.1?report=genbank&log$=nucltop&blast_rank=69&RID=2A6J677P013","ON863540.1")
Equus caballus MHC class I antigen (Eqca-1) gene, Eqca-1*023:01 allele, exons 2 and 3 and partial cds	Equus caballus	307	307	98%	8e-79	90.83	771	=HYPERLINK("https://www.ncbi.nlm.nih.gov/nucleotide/ON863470.1?report=genbank&log$=nucltop&blast_rank=70&RID=2A6J677P013","ON863470.1")
Equus caballus MHC class I antigen (Eqca-1) gene, Eqca-1*013:01 allele, exons 2 and 3 and partial cds	Equus caballus	307	307	98%	8e-79	90.87	771	=HYPERLINK("https://www.ncbi.nlm.nih.gov/nucleotide/ON863466.1?report=genbank&log$=nucltop&blast_rank=71&RID=2A6J677P013","ON863466.1")
Equus caballus MHC class I antigen (Eqca-1) gene, Eqca-1*024:01 allele, exons 2 and 3 and partial cds	Equus caballus	307	307	98%	8e-79	90.83	771	=HYPERLINK("https://www.ncbi.nlm.nih.gov/nucleotide/ON863452.1?report=genbank&log$=nucltop&blast_rank=72&RID=2A6J677P013","ON863452.1")
Phoca vitulina MHC class I antigen (PhviN) gene, PhviN-Phvi-ex3ST*06:02 allele, exon 3 and partial cds	Phoca vitulina	307	307	98%	8e-79	90.87	272	=HYPERLINK("https://www.ncbi.nlm.nih.gov/nucleotide/OM649169.1?report=genbank&log$=nucltop&blast_rank=73&RID=2A6J677P013","OM649169.1")
Phoca vitulina MHC class I antigen (PhviN) gene, PhviN-Phvi-ex3ST*15:04 allele, exon 3 and partial cds	Phoca vitulina	307	307	98%	8e-79	90.91	272	=HYPERLINK("https://www.ncbi.nlm.nih.gov/nucleotide/OM649163.1?report=genbank&log$=nucltop&blast_rank=74&RID=2A6J677P013","OM649163.1")
Phoca vitulina MHC class I antigen (PhviN) gene, PhviN-Phvi-ex3ST*15:03 allele, exon 3 and partial cds	Phoca vitulina	307	307	98%	8e-79	90.91	272	=HYPERLINK("https://www.ncbi.nlm.nih.gov/nucleotide/OM649151.1?report=genbank&log$=nucltop&blast_rank=75&RID=2A6J677P013","OM649151.1")
Halichoerus grypus MHC class I antigen (HagrN) gene, HagrN-Hagr-ex3ST*10:07 allele, exon 3 and partial cds	Halichoerus grypus	307	307	98%	8e-79	90.83	272	=HYPERLINK("https://www.ncbi.nlm.nih.gov/nucleotide/OM649136.1?report=genbank&log$=nucltop&blast_rank=76&RID=2A6J677P013","OM649136.1")
Halichoerus grypus MHC class I antigen (HagrN) gene, HagrN-Hagr-ex3ST*14:07 allele, exon 3 and partial cds	Halichoerus grypus	307	307	98%	8e-79	90.83	272	=HYPERLINK("https://www.ncbi.nlm.nih.gov/nucleotide/OM649121.1?report=genbank&log$=nucltop&blast_rank=77&RID=2A6J677P013","OM649121.1")
Halichoerus grypus MHC class I antigen (HagrN) gene, HagrN-Hagr-ex3ST*14:06 allele, exon 3 and partial cds	Halichoerus grypus	307	307	98%	8e-79	90.83	272	=HYPERLINK("https://www.ncbi.nlm.nih.gov/nucleotide/OM649112.1?report=genbank&log$=nucltop&blast_rank=78&RID=2A6J677P013","OM649112.1")
Halichoerus grypus MHC class I antigen (HagrN) gene, HagrN-Hagr-ex3ST*10:01 allele, exon 3 and partial cds	Halichoerus grypus	307	307	98%	8e-79	90.83	272	=HYPERLINK("https://www.ncbi.nlm.nih.gov/nucleotide/OM649101.1?report=genbank&log$=nucltop&blast_rank=79&RID=2A6J677P013","OM649101.1")
Nyctereutes procyonoides Nypr-MHCI gene for MHC class I antigen, partial cds, allele: Nypr-MHC1*05	Nyctereutes procyonoides	307	307	100%	8e-79	90.56	743	=HYPERLINK("https://www.ncbi.nlm.nih.gov/nucleotide/LC554231.1?report=genbank&log$=nucltop&blast_rank=80&RID=2A6J677P013","LC554231.1")
PREDICTED: Ursus americanus DLA class I histocompatibility antigen, A9/A9 alpha chain-like (LOC123791029), mRNA	Ursus americanus	307	307	98%	8e-79	90.83	1576	=HYPERLINK("https://www.ncbi.nlm.nih.gov/nucleotide/XM_045795714.1?report=genbank&log$=nucltop&blast_rank=81&RID=2A6J677P013","XM_045795714.1")
PREDICTED: Ursus americanus class I histocompatibility antigen, Gogo-B*0103 alpha chain-like (LOC123791025), mRNA	Ursus americanus	307	307	98%	8e-79	90.87	1587	=HYPERLINK("https://www.ncbi.nlm.nih.gov/nucleotide/XM_045795709.1?report=genbank&log$=nucltop&blast_rank=82&RID=2A6J677P013","XM_045795709.1")
PREDICTED: Leopardus geoffroyi class I histocompatibility antigen, Gogo-B*0101 alpha chain-like (LOC123609593), mRNA	Leopardus geoffroyi	307	307	100%	8e-79	90.56	1517	=HYPERLINK("https://www.ncbi.nlm.nih.gov/nucleotide/XM_045500727.1?report=genbank&log$=nucltop&blast_rank=83&RID=2A6J677P013","XM_045500727.1")
PREDICTED: Neovison vison DLA class I histocompatibility antigen, A9/A9 alpha chain-like (LOC122911852), transcript variant X2, mRNA	Neogale vison	307	307	98%	8e-79	90.83	1582	=HYPERLINK("https://www.ncbi.nlm.nih.gov/nucleotide/XM_044256952.1?report=genbank&log$=nucltop&blast_rank=84&RID=2A6J677P013","XM_044256952.1")
PREDICTED: Neovison vison DLA class I histocompatibility antigen, A9/A9 alpha chain-like (LOC122911852), transcript variant X1, mRNA	Neogale vison	307	307	98%	8e-79	90.83	1636	=HYPERLINK("https://www.ncbi.nlm.nih.gov/nucleotide/XM_044256942.1?report=genbank&log$=nucltop&blast_rank=85&RID=2A6J677P013","XM_044256942.1")
Ailuropoda melanoleuca MHC class I antigen (Aime-L) gene, Aime-L*06 allele, exons 2, 3 and partial cds	Ailuropoda melanoleuca	307	307	98%	8e-79	90.83	731	=HYPERLINK("https://www.ncbi.nlm.nih.gov/nucleotide/JX987022.1?report=genbank&log$=nucltop&blast_rank=86&RID=2A6J677P013","JX987022.1")
Ailuropoda melanoleuca MHC class I antigen (Aime-L) gene, Aime-L*05 allele, exons 2, 3 and partial cds	Ailuropoda melanoleuca	307	307	98%	8e-79	90.83	731	=HYPERLINK("https://www.ncbi.nlm.nih.gov/nucleotide/JX987021.1?report=genbank&log$=nucltop&blast_rank=87&RID=2A6J677P013","JX987021.1")
Ailuropoda melanoleuca MHC class I antigen (Aime-C) gene, Aime-C*08 allele, exons 2, 3 and partial cds	Ailuropoda melanoleuca	307	307	98%	8e-79	90.87	731	=HYPERLINK("https://www.ncbi.nlm.nih.gov/nucleotide/JX987007.1?report=genbank&log$=nucltop&blast_rank=88&RID=2A6J677P013","JX987007.1")
Halichoerus grypus MHC class I antigen (HagrN) gene, HagrN*04:01 allele, partial cds	Halichoerus grypus	307	307	98%	8e-79	90.83	2771	=HYPERLINK("https://www.ncbi.nlm.nih.gov/nucleotide/JX218917.1?report=genbank&log$=nucltop&blast_rank=89&RID=2A6J677P013","JX218917.1")
Phoca vitulina MHC class I antigen (PhviN) gene, PhviN*04:03 allele, partial cds	Phoca vitulina	307	307	98%	8e-79	90.83	2686	=HYPERLINK("https://www.ncbi.nlm.nih.gov/nucleotide/JX218885.1?report=genbank&log$=nucltop&blast_rank=90&RID=2A6J677P013","JX218885.1")
Phoca vitulina MHC class I antigen (PhviN) gene, PhviN*09:01 allele, partial cds	Phoca vitulina	307	307	98%	8e-79	90.91	2749	=HYPERLINK("https://www.ncbi.nlm.nih.gov/nucleotide/JX218877.1?report=genbank&log$=nucltop&blast_rank=91&RID=2A6J677P013","JX218877.1")
PREDICTED: Halichoerus grypus DLA class I histocompatibility antigen, A9/A9 alpha chain-like (LOC118523051), mRNA	Halichoerus grypus	307	307	98%	8e-79	90.87	1558	=HYPERLINK("https://www.ncbi.nlm.nih.gov/nucleotide/XM_036072464.1?report=genbank&log$=nucltop&blast_rank=92&RID=2A6J677P013","XM_036072464.1")
PREDICTED: Zalophus californianus class I histocompatibility antigen, Gogo-B*0201 alpha chain-like (LOC113926585), transcript variant X2, mRNA	Zalophus californianus	307	307	98%	8e-79	90.83	1634	=HYPERLINK("https://www.ncbi.nlm.nih.gov/nucleotide/XM_035728707.1?report=genbank&log$=nucltop&blast_rank=93&RID=2A6J677P013","XM_035728707.1")
PREDICTED: Zalophus californianus class I histocompatibility antigen, Gogo-B*0201 alpha chain-like (LOC113926585), transcript variant X1, mRNA	Zalophus californianus	307	307	98%	8e-79	90.83	1715	=HYPERLINK("https://www.ncbi.nlm.nih.gov/nucleotide/XM_035728706.1?report=genbank&log$=nucltop&blast_rank=94&RID=2A6J677P013","XM_035728706.1")
Ailuropoda melanoleuca MHC class I antigen (Aime-128) gene, Aime-128-3 allele, exon 3 and partial cds	Ailuropoda melanoleuca	307	307	98%	8e-79	90.83	276	=HYPERLINK("https://www.ncbi.nlm.nih.gov/nucleotide/EU162696.1?report=genbank&log$=nucltop&blast_rank=95&RID=2A6J677P013","EU162696.1")
Equus caballus MHC class I heavy chain (EQMHCB2), mRNA	Equus caballus	307	307	98%	8e-79	90.83	1083	=HYPERLINK("https://www.ncbi.nlm.nih.gov/nucleotide/NM_001082506.1?report=genbank&log$=nucltop&blast_rank=96&RID=2A6J677P013","NM_001082506.1")
Equus caballus isolate 129 MHC class I antigen mRNA, partial cds	Equus caballus	307	307	98%	8e-79	90.87	818	=HYPERLINK("https://www.ncbi.nlm.nih.gov/nucleotide/AY176117.1?report=genbank&log$=nucltop&blast_rank=97&RID=2A6J677P013","AY176117.1")
Equus caballus isolate 116 MHC class I antigen mRNA, partial cds	Equus caballus	307	307	98%	8e-79	90.83	818	=HYPERLINK("https://www.ncbi.nlm.nih.gov/nucleotide/AY176104.1?report=genbank&log$=nucltop&blast_rank=98&RID=2A6J677P013","AY176104.1")
Equus caballus EQMHCB2 mRNA	Equus caballus	307	307	98%	8e-79	90.83	1074	=HYPERLINK("https://www.ncbi.nlm.nih.gov/nucleotide/X79891.1?report=genbank&log$=nucltop&blast_rank=99&RID=2A6J677P013","X79891.1")
Equus caballus MHC class I antigen (Eqca-1) gene, Eqca-1*00101 allele, complete cds	Equus caballus	307	307	98%	8e-79	90.83	5877	=HYPERLINK("https://www.ncbi.nlm.nih.gov/nucleotide/DQ083407.1?report=genbank&log$=nucltop&blast_rank=100&RID=2A6J677P013","DQ083407.1")
