## Supplementary material for "Characterization of both major histocompatibility complex classes in a wild social mammal: the banded mongoose": Blast results - MHCI exon 3: 2A6J677P013-Alignment-Descriptions Query 5 - Mumu class I-3_03.csv

Description	Scientific Name	Max Score	Total Score	Query Cover	E value	Per. ident	Acc. Len	Accession
PREDICTED: Suricata suricatta class I histocompatibility antigen, Gogo-B*0103 alpha chain-like (LOC115295434), mRNA	Suricata suricatta	390	390	100%	8e-104	96.98	1412	=HYPERLINK("https://www.ncbi.nlm.nih.gov/nucleotide/XM_029943319.1?report=genbank&log$=nucltop&blast_rank=1&RID=2A6J677P013","XM_029943319.1")
PREDICTED: Suricata suricatta class I histocompatibility antigen, Gogo-B*0103 alpha chain-like (LOC115295435), mRNA	Suricata suricatta	374	374	100%	8e-99	95.69	1431	=HYPERLINK("https://www.ncbi.nlm.nih.gov/nucleotide/XM_029943321.1?report=genbank&log$=nucltop&blast_rank=2&RID=2A6J677P013","XM_029943321.1")
PREDICTED: Lontra canadensis DLA class I histocompatibility antigen, A9/A9 alpha chain-like (LOC116860957), mRNA	Lontra canadensis	346	346	98%	2e-90	93.89	1526	=HYPERLINK("https://www.ncbi.nlm.nih.gov/nucleotide/XM_032847332.1?report=genbank&log$=nucltop&blast_rank=3&RID=2A6J677P013","XM_032847332.1")
PREDICTED: Mustela lutreola DLA class I histocompatibility antigen, A9/A9 alpha chain-like (LOC131834384), transcript variant X1, mRNA	Mustela lutreola	346	346	98%	2e-90	93.89	1570	=HYPERLINK("https://www.ncbi.nlm.nih.gov/nucleotide/XM_059178972.1?report=genbank&log$=nucltop&blast_rank=4&RID=2A6J677P013","XM_059178972.1")
PREDICTED: Lutra lutra DLA class I histocompatibility antigen, A9/A9 alpha chain-like (LOC125101803), transcript variant X1, mRNA	Lutra lutra	346	346	98%	2e-90	93.89	1574	=HYPERLINK("https://www.ncbi.nlm.nih.gov/nucleotide/XM_047732290.1?report=genbank&log$=nucltop&blast_rank=5&RID=2A6J677P013","XM_047732290.1")
PREDICTED: Mustela erminea DLA class I histocompatibility antigen, A9/A9 alpha chain-like (LOC116587522), transcript variant X2, mRNA	Mustela erminea	340	340	98%	8e-89	93.45	1418	=HYPERLINK("https://www.ncbi.nlm.nih.gov/nucleotide/XM_032338124.1?report=genbank&log$=nucltop&blast_rank=6&RID=2A6J677P013","XM_032338124.1")
PREDICTED: Mustela erminea DLA class I histocompatibility antigen, A9/A9 alpha chain-like (LOC116587522), transcript variant X1, mRNA	Mustela erminea	340	340	98%	8e-89	93.45	1561	=HYPERLINK("https://www.ncbi.nlm.nih.gov/nucleotide/XM_032338123.1?report=genbank&log$=nucltop&blast_rank=7&RID=2A6J677P013","XM_032338123.1")
PREDICTED: Mustela nigripes DLA class I histocompatibility antigen, A9/A9 alpha chain-like (LOC132009006), mRNA	Mustela nigripes	340	340	98%	8e-89	93.45	1551	=HYPERLINK("https://www.ncbi.nlm.nih.gov/nucleotide/XM_059387443.1?report=genbank&log$=nucltop&blast_rank=8&RID=2A6J677P013","XM_059387443.1")
PREDICTED: Ursus maritimus DLA class I histocompatibility antigen, A9/A9 alpha chain-like (LOC103680561), mRNA	Ursus maritimus	340	340	98%	8e-89	93.48	1461	=HYPERLINK("https://www.ncbi.nlm.nih.gov/nucleotide/XM_040627478.1?report=genbank&log$=nucltop&blast_rank=9&RID=2A6J677P013","XM_040627478.1")
PREDICTED: Mustela erminea DLA class I histocompatibility antigen, A9/A9 alpha chain-like (LOC116587550), mRNA	Mustela erminea	335	335	98%	4e-87	93.04	1193	=HYPERLINK("https://www.ncbi.nlm.nih.gov/nucleotide/XM_032338151.1?report=genbank&log$=nucltop&blast_rank=10&RID=2A6J677P013","XM_032338151.1")
PREDICTED: Enhydra lutris kenyoni DLA class I histocompatibility antigen, A9/A9 alpha chain-like (LOC111152203), mRNA	Enhydra lutris kenyoni	335	335	98%	4e-87	93.01	1520	=HYPERLINK("https://www.ncbi.nlm.nih.gov/nucleotide/XM_022510597.1?report=genbank&log$=nucltop&blast_rank=11&RID=2A6J677P013","XM_022510597.1")
PREDICTED: Lutra lutra DLA class I histocompatibility antigen, A9/A9 alpha chain-like (LOC125101804), mRNA	Lutra lutra	335	335	98%	4e-87	93.01	1660	=HYPERLINK("https://www.ncbi.nlm.nih.gov/nucleotide/XM_047732295.1?report=genbank&log$=nucltop&blast_rank=12&RID=2A6J677P013","XM_047732295.1")
PREDICTED: Mustela putorius furo saoe class I histocompatibility antigen, A alpha chain-like (LOC123387558), transcript variant X5, mRNA	Mustela putorius furo	335	335	98%	4e-87	93.01	1407	=HYPERLINK("https://www.ncbi.nlm.nih.gov/nucleotide/XM_045065172.1?report=genbank&log$=nucltop&blast_rank=13&RID=2A6J677P013","XM_045065172.1")
PREDICTED: Mustela putorius furo saoe class I histocompatibility antigen, A alpha chain-like (LOC123387558), transcript variant X4, mRNA	Mustela putorius furo	335	335	98%	4e-87	93.01	1535	=HYPERLINK("https://www.ncbi.nlm.nih.gov/nucleotide/XM_045065171.1?report=genbank&log$=nucltop&blast_rank=14&RID=2A6J677P013","XM_045065171.1")
PREDICTED: Mustela putorius furo saoe class I histocompatibility antigen, A alpha chain-like (LOC123387558), transcript variant X1, mRNA	Mustela putorius furo	335	335	98%	4e-87	93.01	1567	=HYPERLINK("https://www.ncbi.nlm.nih.gov/nucleotide/XM_045065168.1?report=genbank&log$=nucltop&blast_rank=15&RID=2A6J677P013","XM_045065168.1")
PREDICTED: Ursus maritimus DLA class I histocompatibility antigen, A9/A9 alpha chain-like (LOC121104340), mRNA	Ursus maritimus	335	335	98%	4e-87	93.01	1486	=HYPERLINK("https://www.ncbi.nlm.nih.gov/nucleotide/XM_040637049.1?report=genbank&log$=nucltop&blast_rank=16&RID=2A6J677P013","XM_040637049.1")
Martes zibellina MHC class I antigen (Mazi-MHCI) gene, Mazi-MHCI*01 allele, partial cds	Martes zibellina	329	329	98%	2e-85	92.58	693	=HYPERLINK("https://www.ncbi.nlm.nih.gov/nucleotide/MN274976.1?report=genbank&log$=nucltop&blast_rank=17&RID=2A6J677P013","MN274976.1")
Felis catus isolate PM7-0-34 MHC class I antigen (FLA-L) pseudogene, FLA-L*01:06:01:01Q allele, partial sequence	Felis catus	329	329	100%	2e-85	92.24	3262	=HYPERLINK("https://www.ncbi.nlm.nih.gov/nucleotide/MK762782.1?report=genbank&log$=nucltop&blast_rank=18&RID=2A6J677P013","MK762782.1")
Felis catus isolate JI9-0-32 MHC class I antigen (FLA-L) pseudogene, FLA-L*01:01:02:01Q allele, partial sequence	Felis catus	329	329	100%	2e-85	92.24	3277	=HYPERLINK("https://www.ncbi.nlm.nih.gov/nucleotide/MK762776.1?report=genbank&log$=nucltop&blast_rank=19&RID=2A6J677P013","MK762776.1")
Felis catus isolate CBB4-0-37 MHC class I antigen (FLA-L) gene, FLA-L*01:04:01:01 allele, complete cds	Felis catus	329	329	100%	2e-85	92.24	3289	=HYPERLINK("https://www.ncbi.nlm.nih.gov/nucleotide/MK762773.1?report=genbank&log$=nucltop&blast_rank=20&RID=2A6J677P013","MK762773.1")
Meles canescens Meca-MHCI gene for MHC class I antigen, partial cds, allele: Meca-MHCI*05	Meles canescens	329	329	98%	2e-85	92.58	695	=HYPERLINK("https://www.ncbi.nlm.nih.gov/nucleotide/LC350027.1?report=genbank&log$=nucltop&blast_rank=21&RID=2A6J677P013","LC350027.1")
Meles canescens Meca-MHCI gene for MHC class I antigen, partial cds, allele: Meca-MHCI*01	Meles canescens	329	329	98%	2e-85	92.58	695	=HYPERLINK("https://www.ncbi.nlm.nih.gov/nucleotide/LC350023.1?report=genbank&log$=nucltop&blast_rank=22&RID=2A6J677P013","LC350023.1")
PREDICTED: Ursus arctos patr class I histocompatibility antigen, A-126 alpha chain (LOC123000236), mRNA	Ursus arctos	329	329	98%	2e-85	92.58	5074	=HYPERLINK("https://www.ncbi.nlm.nih.gov/nucleotide/XM_048225649.2?report=genbank&log$=nucltop&blast_rank=23&RID=2A6J677P013","XM_048225649.2")
PREDICTED: Mustela putorius furo DLA class I histocompatibility antigen, A9/A9 alpha chain-like (LOC123387559), mRNA	Mustela putorius furo	329	329	98%	2e-85	92.58	1565	=HYPERLINK("https://www.ncbi.nlm.nih.gov/nucleotide/XM_045065174.1?report=genbank&log$=nucltop&blast_rank=24&RID=2A6J677P013","XM_045065174.1")
Felis catus isolate PC6-1-35 MHC class I antigen (FLA-L) gene, FLA-L*01:01:03:01 allele, complete cds	Felis catus	324	324	100%	8e-84	91.81	3288	=HYPERLINK("https://www.ncbi.nlm.nih.gov/nucleotide/MK762780.1?report=genbank&log$=nucltop&blast_rank=25&RID=2A6J677P013","MK762780.1")
Felis catus isolate MH7-0-37 MHC class I antigen (FLA-L) gene, FLA-L*01:01:03:01 allele, complete cds	Felis catus	324	324	100%	8e-84	91.81	3289	=HYPERLINK("https://www.ncbi.nlm.nih.gov/nucleotide/MK762777.1?report=genbank&log$=nucltop&blast_rank=26&RID=2A6J677P013","MK762777.1")
PREDICTED: Suricata suricatta class I histocompatibility antigen, Gogo-B*0101 alpha chain-like (LOC115295436), mRNA	Suricata suricatta	324	324	100%	8e-84	91.81	1525	=HYPERLINK("https://www.ncbi.nlm.nih.gov/nucleotide/XM_029943322.1?report=genbank&log$=nucltop&blast_rank=27&RID=2A6J677P013","XM_029943322.1")
Meles meles Meme-MHCI gene for MHC class I antigen, partial cds, allele: Meme-MHCI*16	Meles meles	324	324	98%	8e-84	92.14	696	=HYPERLINK("https://www.ncbi.nlm.nih.gov/nucleotide/LC350076.1?report=genbank&log$=nucltop&blast_rank=28&RID=2A6J677P013","LC350076.1")
Meles anakuma Mean-MHCI gene for MHC class I antigen, partial cds, allele: Mean-MHCI*13	Meles anakuma	324	324	98%	8e-84	92.14	695	=HYPERLINK("https://www.ncbi.nlm.nih.gov/nucleotide/LC350042.1?report=genbank&log$=nucltop&blast_rank=29&RID=2A6J677P013","LC350042.1")
Halichoerus grypus MHC class I antigen (HagrN) gene, HagrN-Hagr-ex3ST*13:05 allele, exon 3 and partial cds	Halichoerus grypus	324	324	98%	8e-84	92.17	272	=HYPERLINK("https://www.ncbi.nlm.nih.gov/nucleotide/OM649087.1?report=genbank&log$=nucltop&blast_rank=30&RID=2A6J677P013","OM649087.1")
Meles meles MHC class I antigen (Meme-MHCI) mRNA, Meme-MHCI*01 allele, partial cds	Meles meles	324	324	98%	8e-84	92.14	543	=HYPERLINK("https://www.ncbi.nlm.nih.gov/nucleotide/JQ425427.1?report=genbank&log$=nucltop&blast_rank=31&RID=2A6J677P013","JQ425427.1")
Meles meles Meme-MHCI gene for MHC class I antigen, partial cds, allele: Meme-MHCI*15	Meles meles	322	322	98%	3e-83	92.11	695	=HYPERLINK("https://www.ncbi.nlm.nih.gov/nucleotide/LC350075.1?report=genbank&log$=nucltop&blast_rank=32&RID=2A6J677P013","LC350075.1")
Zalophus californianus MHC class I antigen (ZacaN) gene, ZacaN*19:01 allele, partial cds	Zalophus californianus	322	322	98%	3e-83	92.14	1586	=HYPERLINK("https://www.ncbi.nlm.nih.gov/nucleotide/MT631864.1?report=genbank&log$=nucltop&blast_rank=33&RID=2A6J677P013","MT631864.1")
Zalophus californianus MHC class I antigen (ZacaN) gene, ZacaN*14:01 allele, partial cds	Zalophus californianus	322	322	98%	3e-83	92.14	1586	=HYPERLINK("https://www.ncbi.nlm.nih.gov/nucleotide/MT631859.1?report=genbank&log$=nucltop&blast_rank=34&RID=2A6J677P013","MT631859.1")
Zalophus californianus MHC class I antigen (ZacaN) gene, ZacaN*12:01 allele, partial cds	Zalophus californianus	322	322	98%	3e-83	92.14	1588	=HYPERLINK("https://www.ncbi.nlm.nih.gov/nucleotide/MT631857.1?report=genbank&log$=nucltop&blast_rank=35&RID=2A6J677P013","MT631857.1")
Martes zibellina MHC class I antigen (Mazi-MHCI) gene, Mazi-MHCI*04 allele, partial cds	Martes zibellina	318	318	98%	4e-82	91.70	693	=HYPERLINK("https://www.ncbi.nlm.nih.gov/nucleotide/MN274979.1?report=genbank&log$=nucltop&blast_rank=36&RID=2A6J677P013","MN274979.1")
Felis catus isolate PC0-0-500 MHC class I antigen (FLAI-K) gene, FLAI-K-FLA-K*015:01:01:01 allele, complete cds	Felis catus	318	318	100%	4e-82	91.38	3271	=HYPERLINK("https://www.ncbi.nlm.nih.gov/nucleotide/MK753267.1?report=genbank&log$=nucltop&blast_rank=37&RID=2A6J677P013","MK753267.1")
Felis catus isolate MH1-0-500 MHC class I antigen (FLAI-K) gene, FLAI-K-FLA-K*015:01:01:01 allele, complete cds	Felis catus	318	318	100%	4e-82	91.38	3271	=HYPERLINK("https://www.ncbi.nlm.nih.gov/nucleotide/MK753262.1?report=genbank&log$=nucltop&blast_rank=38&RID=2A6J677P013","MK753262.1")
Meles meles Meme-MHCI gene for MHC class I antigen, partial cds, allele: Meme-MHCI*19	Meles meles	318	318	98%	4e-82	91.70	695	=HYPERLINK("https://www.ncbi.nlm.nih.gov/nucleotide/LC350079.1?report=genbank&log$=nucltop&blast_rank=39&RID=2A6J677P013","LC350079.1")
Meles meles Meme-MHCI gene for MHC class I antigen, partial cds, allele: Meme-MHCI*18	Meles meles	318	318	98%	4e-82	91.70	695	=HYPERLINK("https://www.ncbi.nlm.nih.gov/nucleotide/LC350078.1?report=genbank&log$=nucltop&blast_rank=40&RID=2A6J677P013","LC350078.1")
Meles meles Meme-MHCI gene for MHC class I antigen, partial cds, allele: Meme-MHCI*17	Meles meles	318	318	98%	4e-82	91.70	695	=HYPERLINK("https://www.ncbi.nlm.nih.gov/nucleotide/LC350077.1?report=genbank&log$=nucltop&blast_rank=41&RID=2A6J677P013","LC350077.1")
PREDICTED: Mustela nigripes DLA class I histocompatibility antigen, A9/A9 alpha chain-like (LOC132017774), mRNA	Mustela nigripes	318	318	98%	4e-82	91.70	1720	=HYPERLINK("https://www.ncbi.nlm.nih.gov/nucleotide/XM_059399798.1?report=genbank&log$=nucltop&blast_rank=42&RID=2A6J677P013","XM_059399798.1")
PREDICTED: Ceratotherium simum simum HLA class I histocompatibility antigen, B-15 alpha chain-like (LOC101390975), misc_RNA	Ceratotherium simum simum	318	318	98%	4e-82	91.74	1415	=HYPERLINK("https://www.ncbi.nlm.nih.gov/nucleotide/XR_001390265.1?report=genbank&log$=nucltop&blast_rank=43&RID=2A6J677P013","XR_001390265.1")
Felis catus MHC class I antigen (FLAI-E) gene, FLAI-E-FLA-E*053:01:01:01 allele, complete cds	Felis catus	318	318	100%	4e-82	91.38	3235	=HYPERLINK("https://www.ncbi.nlm.nih.gov/nucleotide/MZ964749.1?report=genbank&log$=nucltop&blast_rank=44&RID=2A6J677P013","MZ964749.1")
Felis catus MHC class I antigen (FLAI-E) gene, FLAI-E-FLA-E*036:01:01:01 allele, complete cds	Felis catus	318	318	100%	4e-82	91.38	3265	=HYPERLINK("https://www.ncbi.nlm.nih.gov/nucleotide/MZ964674.1?report=genbank&log$=nucltop&blast_rank=45&RID=2A6J677P013","MZ964674.1")
Halichoerus grypus MHC class I antigen (HagrN) gene, HagrN-Hagr-ex3ST*13:04 allele, exon 3 and partial cds	Halichoerus grypus	318	318	98%	4e-82	91.74	272	=HYPERLINK("https://www.ncbi.nlm.nih.gov/nucleotide/OM649137.1?report=genbank&log$=nucltop&blast_rank=46&RID=2A6J677P013","OM649137.1")
PREDICTED: Prionailurus viverrinus DLA class I histocompatibility antigen, A9/A9 alpha chain-like (LOC125166134), mRNA	Prionailurus viverrinus	318	318	100%	4e-82	91.38	3062	=HYPERLINK("https://www.ncbi.nlm.nih.gov/nucleotide/XM_047859864.1?report=genbank&log$=nucltop&blast_rank=47&RID=2A6J677P013","XM_047859864.1")
PREDICTED: Mirounga angustirostris HLA class I histocompatibility antigen, A alpha chain-like (LOC123842953), partial mRNA	Mirounga angustirostris	318	318	98%	4e-82	91.70	493	=HYPERLINK("https://www.ncbi.nlm.nih.gov/nucleotide/XM_045872105.1?report=genbank&log$=nucltop&blast_rank=48&RID=2A6J677P013","XM_045872105.1")
PREDICTED: Neovison vison DLA class I histocompatibility antigen, A9/A9 alpha chain-like (LOC122911846), mRNA	Neogale vison	318	318	98%	4e-82	91.70	1318	=HYPERLINK("https://www.ncbi.nlm.nih.gov/nucleotide/XM_044256932.1?report=genbank&log$=nucltop&blast_rank=49&RID=2A6J677P013","XM_044256932.1")
Ailuropoda melanoleuca MHC class I antigen (Aime-I) gene, Aime-I*05 allele, exons 2, 3 and partial cds	Ailuropoda melanoleuca	318	318	98%	4e-82	91.70	731	=HYPERLINK("https://www.ncbi.nlm.nih.gov/nucleotide/JX987014.1?report=genbank&log$=nucltop&blast_rank=50&RID=2A6J677P013","JX987014.1")
Ailuropoda melanoleuca MHC class I antigen (Aime-I) gene, Aime-I*04 allele, exons 2, 3 and partial cds	Ailuropoda melanoleuca	318	318	98%	4e-82	91.70	738	=HYPERLINK("https://www.ncbi.nlm.nih.gov/nucleotide/JX987013.1?report=genbank&log$=nucltop&blast_rank=51&RID=2A6J677P013","JX987013.1")
Ailuropoda melanoleuca MHC class I antigen (Aime-I) gene, Aime-I*03 allele, exons 2, 3 and partial cds	Ailuropoda melanoleuca	318	318	98%	4e-82	91.70	738	=HYPERLINK("https://www.ncbi.nlm.nih.gov/nucleotide/JX987012.1?report=genbank&log$=nucltop&blast_rank=52&RID=2A6J677P013","JX987012.1")
Meles meles MHC class I antigen (Meme-MHCI) gene, Meme-MHCI*07 allele, partial cds	Meles meles	318	318	98%	4e-82	91.70	731	=HYPERLINK("https://www.ncbi.nlm.nih.gov/nucleotide/JQ425446.1?report=genbank&log$=nucltop&blast_rank=53&RID=2A6J677P013","JQ425446.1")
Meles meles MHC class I antigen (Meme-MHCI) mRNA, Meme-MHCI*07 allele, partial cds	Meles meles	318	318	98%	4e-82	91.70	975	=HYPERLINK("https://www.ncbi.nlm.nih.gov/nucleotide/JQ425433.1?report=genbank&log$=nucltop&blast_rank=54&RID=2A6J677P013","JQ425433.1")
Equus asinus MHC class I antigen (Eqas-N) mRNA, Eqas-N*00301 allele, partial cds	Equus asinus	318	318	98%	4e-82	91.74	1051	=HYPERLINK("https://www.ncbi.nlm.nih.gov/nucleotide/HM053582.1?report=genbank&log$=nucltop&blast_rank=55&RID=2A6J677P013","HM053582.1")
Equus asinus MHC class I antigen (Eqas-N) mRNA, Eqas-N*00601 allele, partial cds	Equus asinus	318	318	98%	4e-82	91.70	1115	=HYPERLINK("https://www.ncbi.nlm.nih.gov/nucleotide/HM053576.1?report=genbank&log$=nucltop&blast_rank=56&RID=2A6J677P013","HM053576.1")
Felis catus clone B*n06 MHC class I antigen alpha chain (FLA-I) mRNA, complete cds	Felis catus	318	318	100%	4e-82	91.38	1089	=HYPERLINK("https://www.ncbi.nlm.nih.gov/nucleotide/EU915360.1?report=genbank&log$=nucltop&blast_rank=57&RID=2A6J677P013","EU915360.1")
Equus caballus MHC class I antigen 7.a (Eqca-1) mRNA, Eqca-1*00601 allele, partial cds	Equus caballus	318	318	98%	4e-82	91.74	1191	=HYPERLINK("https://www.ncbi.nlm.nih.gov/nucleotide/EF577072.1?report=genbank&log$=nucltop&blast_rank=58&RID=2A6J677P013","EF577072.1")
Ailuropoda melanoleuca MHC class I antigen (Aime-128) gene, Aime-128-4 allele, exon 3 and partial cds	Ailuropoda melanoleuca	318	318	98%	4e-82	91.70	276	=HYPERLINK("https://www.ncbi.nlm.nih.gov/nucleotide/EU162697.1?report=genbank&log$=nucltop&blast_rank=59&RID=2A6J677P013","EU162697.1")
Equus caballus MHC class I antigen 2470.d (Eqca-16) mRNA, Eqca-16*00401 allele, partial cds	Equus caballus	318	318	98%	4e-82	91.74	1196	=HYPERLINK("https://www.ncbi.nlm.nih.gov/nucleotide/DQ145605.1?report=genbank&log$=nucltop&blast_rank=60&RID=2A6J677P013","DQ145605.1")
Equus caballus MHC class I antigen 2470.c (Eqca-N) mRNA, Eqca-N*00901 allele, partial cds	Equus caballus	318	318	98%	4e-82	91.74	1187	=HYPERLINK("https://www.ncbi.nlm.nih.gov/nucleotide/DQ145604.1?report=genbank&log$=nucltop&blast_rank=61&RID=2A6J677P013","DQ145604.1")
Equus caballus isolate 134 MHC class I antigen mRNA, partial cds	Equus caballus	318	318	98%	4e-82	91.74	818	=HYPERLINK("https://www.ncbi.nlm.nih.gov/nucleotide/AY176122.1?report=genbank&log$=nucltop&blast_rank=62&RID=2A6J677P013","AY176122.1")
Equus caballus isolate 121 MHC class I antigen mRNA, partial cds	Equus caballus	318	318	98%	4e-82	91.74	818	=HYPERLINK("https://www.ncbi.nlm.nih.gov/nucleotide/AY176109.1?report=genbank&log$=nucltop&blast_rank=63&RID=2A6J677P013","AY176109.1")
Equus caballus MHC Class I heavy chain (MHCB1), mRNA	Equus caballus	318	318	98%	4e-82	91.74	1074	=HYPERLINK("https://www.ncbi.nlm.nih.gov/nucleotide/NM_001082505.1?report=genbank&log$=nucltop&blast_rank=64&RID=2A6J677P013","NM_001082505.1")
PREDICTED: Meles meles saoe class I histocompatibility antigen, A alpha chain-like (LOC123942645), transcript variant X5, mRNA	Meles meles	316	316	99%	1e-81	91.34	820	=HYPERLINK("https://www.ncbi.nlm.nih.gov/nucleotide/XM_046006717.1?report=genbank&log$=nucltop&blast_rank=65&RID=2A6J677P013","XM_046006717.1")
PREDICTED: Meles meles saoe class I histocompatibility antigen, A alpha chain-like (LOC123942645), transcript variant X3, mRNA	Meles meles	316	316	99%	1e-81	91.34	829	=HYPERLINK("https://www.ncbi.nlm.nih.gov/nucleotide/XM_046006714.1?report=genbank&log$=nucltop&blast_rank=66&RID=2A6J677P013","XM_046006714.1")
Meles meles MHC class I antigen (Meme-MHCI) mRNA, Meme-MHCI*02 allele, partial cds	Meles meles	316	316	98%	1e-81	91.67	543	=HYPERLINK("https://www.ncbi.nlm.nih.gov/nucleotide/JQ425428.1?report=genbank&log$=nucltop&blast_rank=67&RID=2A6J677P013","JQ425428.1")
Zalophus californianus MHC class I antigen (ZacaN) gene, ZacaN*17:01 allele, partial cds	Zalophus californianus	316	316	98%	1e-81	91.74	1586	=HYPERLINK("https://www.ncbi.nlm.nih.gov/nucleotide/MT631862.1?report=genbank&log$=nucltop&blast_rank=68&RID=2A6J677P013","MT631862.1")
Zalophus californianus MHC class I antigen (ZacaN) gene, ZacaN*15:01 allele, partial cds	Zalophus californianus	316	316	98%	1e-81	91.70	1579	=HYPERLINK("https://www.ncbi.nlm.nih.gov/nucleotide/MT631860.1?report=genbank&log$=nucltop&blast_rank=69&RID=2A6J677P013","MT631860.1")
Panthera tigris MHC class I antigen (Pati-MHCI) gene, Pati-MHCI*17 allele, exon 3 and partial cds	Panthera tigris	315	315	97%	5e-81	91.63	244	=HYPERLINK("https://www.ncbi.nlm.nih.gov/nucleotide/MT258486.1?report=genbank&log$=nucltop&blast_rank=70&RID=2A6J677P013","MT258486.1")
Panthera tigris MHC class I antigen (Pati-MHCI) gene, Pati-MHCI*13 allele, exon 3 and partial cds	Panthera tigris	315	315	97%	5e-81	91.63	244	=HYPERLINK("https://www.ncbi.nlm.nih.gov/nucleotide/MT258482.1?report=genbank&log$=nucltop&blast_rank=71&RID=2A6J677P013","MT258482.1")
Felis catus MHC class I antigen (FLAI-E) gene, FLAI-E-FLA-E*039:01:01:02 allele, complete cds	Felis catus	313	313	100%	2e-80	90.99	3210	=HYPERLINK("https://www.ncbi.nlm.nih.gov/nucleotide/MZ964730.1?report=genbank&log$=nucltop&blast_rank=72&RID=2A6J677P013","MZ964730.1")
Felis catus MHC class I antigen (FLAI-E) gene, FLAI-E-FLA-E*039:01:01:01 allele, complete cds	Felis catus	313	313	100%	2e-80	90.99	3247	=HYPERLINK("https://www.ncbi.nlm.nih.gov/nucleotide/MZ964729.1?report=genbank&log$=nucltop&blast_rank=73&RID=2A6J677P013","MZ964729.1")
Felis catus MHC class I antigen (FLAI-E) gene, FLAI-E-FLA-E*034:01:01:02 allele, complete cds	Felis catus	313	313	100%	2e-80	90.95	3247	=HYPERLINK("https://www.ncbi.nlm.nih.gov/nucleotide/MZ964684.1?report=genbank&log$=nucltop&blast_rank=74&RID=2A6J677P013","MZ964684.1")
Felis catus MHC class I antigen (FLAI-E) gene, FLAI-E-FLA-E*034:01:01:01 allele, complete cds	Felis catus	313	313	100%	2e-80	90.95	3248	=HYPERLINK("https://www.ncbi.nlm.nih.gov/nucleotide/MZ964683.1?report=genbank&log$=nucltop&blast_rank=75&RID=2A6J677P013","MZ964683.1")
Equus caballus MHC class I antigen (Eqca-1) gene, Eqca-1*013:01 allele, exons 2 and 3 and partial cds	Equus caballus	313	313	98%	2e-80	91.30	771	=HYPERLINK("https://www.ncbi.nlm.nih.gov/nucleotide/ON863466.1?report=genbank&log$=nucltop&blast_rank=76&RID=2A6J677P013","ON863466.1")
Equus caballus MHC class I antigen (Eqca-1) gene, Eqca-1*013:02 allele, exons 2 and 3 and partial cds	Equus caballus	313	313	98%	2e-80	91.30	771	=HYPERLINK("https://www.ncbi.nlm.nih.gov/nucleotide/ON863465.1?report=genbank&log$=nucltop&blast_rank=77&RID=2A6J677P013","ON863465.1")
Phoca vitulina MHC class I antigen (PhviN) gene, PhviN-Phvi-ex3ST*03:01 allele, exon 3 and partial cds	Phoca vitulina	313	313	98%	2e-80	91.30	272	=HYPERLINK("https://www.ncbi.nlm.nih.gov/nucleotide/OM649176.1?report=genbank&log$=nucltop&blast_rank=78&RID=2A6J677P013","OM649176.1")
Phoca vitulina MHC class I antigen (PhviN) gene, PhviN-Phvi-ex3ST*03:02 allele, exon 3 and partial cds	Phoca vitulina	313	313	98%	2e-80	91.30	272	=HYPERLINK("https://www.ncbi.nlm.nih.gov/nucleotide/OM649155.1?report=genbank&log$=nucltop&blast_rank=79&RID=2A6J677P013","OM649155.1")
Phoca vitulina MHC class I antigen (PhviN) gene, PhviN-Phvi-ex3ST*11:01 allele, exon 3 and partial cds	Phoca vitulina	313	313	98%	2e-80	91.27	272	=HYPERLINK("https://www.ncbi.nlm.nih.gov/nucleotide/OM649149.1?report=genbank&log$=nucltop&blast_rank=80&RID=2A6J677P013","OM649149.1")
Halichoerus grypus MHC class I antigen (HagrN) gene, HagrN-Hagr-ex3ST*13:02 allele, exon 3 and partial cds	Halichoerus grypus	313	313	98%	2e-80	91.27	272	=HYPERLINK("https://www.ncbi.nlm.nih.gov/nucleotide/OM649122.1?report=genbank&log$=nucltop&blast_rank=81&RID=2A6J677P013","OM649122.1")
Halichoerus grypus MHC class I antigen (HagrN) gene, HagrN-Hagr-ex3ST*11:04 allele, exon 3 and partial cds	Halichoerus grypus	313	313	98%	2e-80	91.30	272	=HYPERLINK("https://www.ncbi.nlm.nih.gov/nucleotide/OM649111.1?report=genbank&log$=nucltop&blast_rank=82&RID=2A6J677P013","OM649111.1")
Halichoerus grypus MHC class I antigen (HagrN) gene, HagrN-Hagr-ex3ST*08:01 allele, exon 3 and partial cds	Halichoerus grypus	313	313	98%	2e-80	91.30	272	=HYPERLINK("https://www.ncbi.nlm.nih.gov/nucleotide/OM649082.1?report=genbank&log$=nucltop&blast_rank=83&RID=2A6J677P013","OM649082.1")
Halichoerus grypus MHC class I antigen (HagrN) gene, HagrN-Hagr-ex3ST*06:01 allele, exon 3 and partial cds	Halichoerus grypus	313	313	98%	2e-80	91.30	272	=HYPERLINK("https://www.ncbi.nlm.nih.gov/nucleotide/OM649077.1?report=genbank&log$=nucltop&blast_rank=84&RID=2A6J677P013","OM649077.1")
Nyctereutes procyonoides Nypr-MHCI gene for MHC class I antigen, partial cds, allele: Nypr-MHC1*14	Nyctereutes procyonoides	313	313	100%	2e-80	90.95	743	=HYPERLINK("https://www.ncbi.nlm.nih.gov/nucleotide/LC554240.1?report=genbank&log$=nucltop&blast_rank=85&RID=2A6J677P013","LC554240.1")
PREDICTED: Lutra lutra DLA class I histocompatibility antigen, A9/A9 alpha chain-like (LOC125102525), mRNA	Lutra lutra	313	313	100%	2e-80	90.99	1149	=HYPERLINK("https://www.ncbi.nlm.nih.gov/nucleotide/XM_047733856.1?report=genbank&log$=nucltop&blast_rank=86&RID=2A6J677P013","XM_047733856.1")
PREDICTED: Ursus americanus DLA class I histocompatibility antigen, A9/A9 alpha chain-like (LOC123791029), mRNA	Ursus americanus	313	313	98%	2e-80	91.30	1576	=HYPERLINK("https://www.ncbi.nlm.nih.gov/nucleotide/XM_045795714.1?report=genbank&log$=nucltop&blast_rank=87&RID=2A6J677P013","XM_045795714.1")
PREDICTED: Prionailurus bengalensis patr class I histocompatibility antigen, B-2 alpha chain-like (LOC122489349), transcript variant X2, mRNA	Prionailurus bengalensis	313	313	100%	2e-80	90.95	1528	=HYPERLINK("https://www.ncbi.nlm.nih.gov/nucleotide/XM_043591069.1?report=genbank&log$=nucltop&blast_rank=88&RID=2A6J677P013","XM_043591069.1")
Ailuropoda melanoleuca MHC class I antigen (Aime-L) gene, Aime-L*06 allele, exons 2, 3 and partial cds	Ailuropoda melanoleuca	313	313	98%	2e-80	91.27	731	=HYPERLINK("https://www.ncbi.nlm.nih.gov/nucleotide/JX987022.1?report=genbank&log$=nucltop&blast_rank=89&RID=2A6J677P013","JX987022.1")
Ailuropoda melanoleuca MHC class I antigen (Aime-L) gene, Aime-L*01 allele, exons 2, 3 and partial cds	Ailuropoda melanoleuca	313	313	98%	2e-80	91.27	731	=HYPERLINK("https://www.ncbi.nlm.nih.gov/nucleotide/JX987017.1?report=genbank&log$=nucltop&blast_rank=90&RID=2A6J677P013","JX987017.1")
Ailuropoda melanoleuca MHC class I antigen (Aime-I) gene, Aime-I*01 allele, exons 2, 3 and partial cds	Ailuropoda melanoleuca	313	313	98%	2e-80	91.27	731	=HYPERLINK("https://www.ncbi.nlm.nih.gov/nucleotide/JX987010.1?report=genbank&log$=nucltop&blast_rank=91&RID=2A6J677P013","JX987010.1")
Felis catus MHC class I antigen (FLAI-K) mRNA, FLAI-K*00401 allele, partial cds	Felis catus	313	313	100%	2e-80	90.95	827	=HYPERLINK("https://www.ncbi.nlm.nih.gov/nucleotide/KC763049.1?report=genbank&log$=nucltop&blast_rank=92&RID=2A6J677P013","KC763049.1")
Felis catus MHC class I antigen (FLAI-K) gene, FLAI-K-FLA-K*00401 allele, exons 1 through 4 and partial cds	Felis catus	313	313	100%	2e-80	90.95	1911	=HYPERLINK("https://www.ncbi.nlm.nih.gov/nucleotide/KC763066.1?report=genbank&log$=nucltop&blast_rank=93&RID=2A6J677P013","KC763066.1")
Felis catus MHC class I antigen (FLAI-K) pseudogene, FLAI-K*00602n allele, partial sequence	Felis catus	313	313	100%	2e-80	90.99	750	=HYPERLINK("https://www.ncbi.nlm.nih.gov/nucleotide/KC763043.1?report=genbank&log$=nucltop&blast_rank=94&RID=2A6J677P013","KC763043.1")
Felis catus MHC class I antigen (FLAI-K) pseudogene, FLAI-K*00601n allele, partial sequence	Felis catus	313	313	100%	2e-80	90.99	750	=HYPERLINK("https://www.ncbi.nlm.nih.gov/nucleotide/KC763042.1?report=genbank&log$=nucltop&blast_rank=95&RID=2A6J677P013","KC763042.1")
Felis catus MHC class I antigen (FLAI-K) gene, FLAI-K*00401 allele, exons 2, 3 and partial cds	Felis catus	313	313	100%	2e-80	90.95	748	=HYPERLINK("https://www.ncbi.nlm.nih.gov/nucleotide/KC763040.1?report=genbank&log$=nucltop&blast_rank=96&RID=2A6J677P013","KC763040.1")
Felis catus MHC class I antigen (FLAI-K) gene, FLAI-K-FLA-K*004:01 allele, complete cds	Felis catus	313	313	100%	2e-80	90.95	3355	=HYPERLINK("https://www.ncbi.nlm.nih.gov/nucleotide/MN939773.1?report=genbank&log$=nucltop&blast_rank=97&RID=2A6J677P013","MN939773.1")
PREDICTED: Choloepus didactylus patr class I histocompatibility antigen, A-2 alpha chain-like (LOC119539481), transcript variant X2, mRNA	Choloepus didactylus	313	313	98%	2e-80	91.34	1617	=HYPERLINK("https://www.ncbi.nlm.nih.gov/nucleotide/XM_037843102.1?report=genbank&log$=nucltop&blast_rank=98&RID=2A6J677P013","XM_037843102.1")
PREDICTED: Choloepus didactylus patr class I histocompatibility antigen, A-2 alpha chain-like (LOC119539481), transcript variant X1, mRNA	Choloepus didactylus	313	313	98%	2e-80	91.34	1870	=HYPERLINK("https://www.ncbi.nlm.nih.gov/nucleotide/XM_037843101.1?report=genbank&log$=nucltop&blast_rank=99&RID=2A6J677P013","XM_037843101.1")
Equus asinus MHC class I antigen (Eqas-N) mRNA, Eqas-N*01001 allele, partial cds	Equus asinus	313	313	98%	2e-80	91.30	1115	=HYPERLINK("https://www.ncbi.nlm.nih.gov/nucleotide/HM053577.1?report=genbank&log$=nucltop&blast_rank=100&RID=2A6J677P013","HM053577.1")
