## Supplementary material for "Characterization of both major histocompatibility complex classes in a wild social mammal: the banded mongoose": Blast results - MHCI exon 3: 2A6J677P013-Alignment-Descriptions Query 6 - Mumu class I-3_08.csv

Description	Scientific Name	Max Score	Total Score	Query Cover	E value	Per. ident	Acc. Len	Accession
PREDICTED: Suricata suricatta class I histocompatibility antigen, Gogo-B*0103 alpha chain-like (LOC115295434), mRNA	Suricata suricatta	357	357	100%	8e-94	94.40	1412	=HYPERLINK("https://www.ncbi.nlm.nih.gov/nucleotide/XM_029943319.1?report=genbank&log$=nucltop&blast_rank=1&RID=2A6J677P013","XM_029943319.1")
Martes zibellina MHC class I antigen (Mazi-MHCI) gene, Mazi-MHCI*01 allele, partial cds	Martes zibellina	346	346	98%	2e-90	93.89	693	=HYPERLINK("https://www.ncbi.nlm.nih.gov/nucleotide/MN274976.1?report=genbank&log$=nucltop&blast_rank=2&RID=2A6J677P013","MN274976.1")
PREDICTED: Mustela erminea DLA class I histocompatibility antigen, A9/A9 alpha chain-like (LOC116587550), mRNA	Mustela erminea	346	346	98%	2e-90	93.89	1193	=HYPERLINK("https://www.ncbi.nlm.nih.gov/nucleotide/XM_032338151.1?report=genbank&log$=nucltop&blast_rank=3&RID=2A6J677P013","XM_032338151.1")
PREDICTED: Mustela erminea DLA class I histocompatibility antigen, A9/A9 alpha chain-like (LOC116587522), transcript variant X2, mRNA	Mustela erminea	346	346	98%	2e-90	93.91	1418	=HYPERLINK("https://www.ncbi.nlm.nih.gov/nucleotide/XM_032338124.1?report=genbank&log$=nucltop&blast_rank=4&RID=2A6J677P013","XM_032338124.1")
PREDICTED: Mustela erminea DLA class I histocompatibility antigen, A9/A9 alpha chain-like (LOC116587522), transcript variant X1, mRNA	Mustela erminea	346	346	98%	2e-90	93.91	1561	=HYPERLINK("https://www.ncbi.nlm.nih.gov/nucleotide/XM_032338123.1?report=genbank&log$=nucltop&blast_rank=5&RID=2A6J677P013","XM_032338123.1")
PREDICTED: Suricata suricatta class I histocompatibility antigen, Gogo-B*0103 alpha chain-like (LOC115295435), mRNA	Suricata suricatta	346	346	100%	2e-90	93.53	1431	=HYPERLINK("https://www.ncbi.nlm.nih.gov/nucleotide/XM_029943321.1?report=genbank&log$=nucltop&blast_rank=6&RID=2A6J677P013","XM_029943321.1")
PREDICTED: Mustela putorius furo DLA class I histocompatibility antigen, A9/A9 alpha chain-like (LOC123387559), mRNA	Mustela putorius furo	346	346	98%	2e-90	93.89	1565	=HYPERLINK("https://www.ncbi.nlm.nih.gov/nucleotide/XM_045065174.1?report=genbank&log$=nucltop&blast_rank=7&RID=2A6J677P013","XM_045065174.1")
PREDICTED: Ursus maritimus DLA class I histocompatibility antigen, A9/A9 alpha chain-like (LOC103680561), mRNA	Ursus maritimus	346	346	98%	2e-90	93.89	1461	=HYPERLINK("https://www.ncbi.nlm.nih.gov/nucleotide/XM_040627478.1?report=genbank&log$=nucltop&blast_rank=8&RID=2A6J677P013","XM_040627478.1")
Halichoerus grypus MHC class I antigen (HagrN) gene, HagrN-Hagr-ex3ST*06:01 allele, exon 3 and partial cds	Halichoerus grypus	340	340	98%	8e-89	93.45	272	=HYPERLINK("https://www.ncbi.nlm.nih.gov/nucleotide/OM649077.1?report=genbank&log$=nucltop&blast_rank=9&RID=2A6J677P013","OM649077.1")
PREDICTED: Ursus americanus HLA class I histocompatibility antigen, B alpha chain-like (LOC123793445), mRNA	Ursus americanus	340	340	98%	8e-89	93.45	1810	=HYPERLINK("https://www.ncbi.nlm.nih.gov/nucleotide/XM_045799257.1?report=genbank&log$=nucltop&blast_rank=10&RID=2A6J677P013","XM_045799257.1")
PREDICTED: Mustela putorius furo saoe class I histocompatibility antigen, A alpha chain-like (LOC123387558), transcript variant X5, mRNA	Mustela putorius furo	340	340	98%	8e-89	93.45	1407	=HYPERLINK("https://www.ncbi.nlm.nih.gov/nucleotide/XM_045065172.1?report=genbank&log$=nucltop&blast_rank=11&RID=2A6J677P013","XM_045065172.1")
PREDICTED: Mustela putorius furo saoe class I histocompatibility antigen, A alpha chain-like (LOC123387558), transcript variant X4, mRNA	Mustela putorius furo	340	340	98%	8e-89	93.45	1535	=HYPERLINK("https://www.ncbi.nlm.nih.gov/nucleotide/XM_045065171.1?report=genbank&log$=nucltop&blast_rank=12&RID=2A6J677P013","XM_045065171.1")
PREDICTED: Mustela putorius furo saoe class I histocompatibility antigen, A alpha chain-like (LOC123387558), transcript variant X1, mRNA	Mustela putorius furo	340	340	98%	8e-89	93.45	1567	=HYPERLINK("https://www.ncbi.nlm.nih.gov/nucleotide/XM_045065168.1?report=genbank&log$=nucltop&blast_rank=13&RID=2A6J677P013","XM_045065168.1")
PREDICTED: Ursus maritimus DLA class I histocompatibility antigen, A9/A9 alpha chain-like (LOC121104340), mRNA	Ursus maritimus	340	340	98%	8e-89	93.45	1486	=HYPERLINK("https://www.ncbi.nlm.nih.gov/nucleotide/XM_040637049.1?report=genbank&log$=nucltop&blast_rank=14&RID=2A6J677P013","XM_040637049.1")
PREDICTED: Mirounga leonina HLA class I histocompatibility antigen, alpha chain G (LOC118027378), mRNA	Mirounga leonina	335	335	98%	4e-87	93.01	1451	=HYPERLINK("https://www.ncbi.nlm.nih.gov/nucleotide/XM_035030699.1?report=genbank&log$=nucltop&blast_rank=15&RID=2A6J677P013","XM_035030699.1")
PREDICTED: Mustela nigripes DLA class I histocompatibility antigen, A9/A9 alpha chain-like (LOC132009006), mRNA	Mustela nigripes	335	335	98%	4e-87	93.01	1551	=HYPERLINK("https://www.ncbi.nlm.nih.gov/nucleotide/XM_059387443.1?report=genbank&log$=nucltop&blast_rank=16&RID=2A6J677P013","XM_059387443.1")
PREDICTED: Ursus arctos DLA class I histocompatibility antigen, A9/A9 alpha chain (LOC125283564), transcript variant X2, mRNA	Ursus arctos	335	335	98%	4e-87	93.01	1932	=HYPERLINK("https://www.ncbi.nlm.nih.gov/nucleotide/XM_048225651.2?report=genbank&log$=nucltop&blast_rank=17&RID=2A6J677P013","XM_048225651.2")
PREDICTED: Ursus arctos DLA class I histocompatibility antigen, A9/A9 alpha chain (LOC125283564), transcript variant X1, mRNA	Ursus arctos	335	335	98%	4e-87	93.01	1849	=HYPERLINK("https://www.ncbi.nlm.nih.gov/nucleotide/XM_057304954.1?report=genbank&log$=nucltop&blast_rank=18&RID=2A6J677P013","XM_057304954.1")
Equus caballus MHC class I antigen (Eqca-Psi) pseudogene, Eqca-Psi*002:10 allele, exons 2 and 3 and partial sequence	Equus caballus	335	335	98%	4e-87	93.01	797	=HYPERLINK("https://www.ncbi.nlm.nih.gov/nucleotide/ON863540.1?report=genbank&log$=nucltop&blast_rank=19&RID=2A6J677P013","ON863540.1")
Equus caballus MHC class I antigen (Eqca-1) gene, Eqca-1*023:01 allele, exons 2 and 3 and partial cds	Equus caballus	335	335	98%	4e-87	93.01	771	=HYPERLINK("https://www.ncbi.nlm.nih.gov/nucleotide/ON863470.1?report=genbank&log$=nucltop&blast_rank=20&RID=2A6J677P013","ON863470.1")
Halichoerus grypus MHC class I antigen (HagrN) gene, HagrN-Hagr-ex3ST*14:05 allele, exon 3 and partial cds	Halichoerus grypus	335	335	98%	4e-87	93.01	272	=HYPERLINK("https://www.ncbi.nlm.nih.gov/nucleotide/OM649110.1?report=genbank&log$=nucltop&blast_rank=21&RID=2A6J677P013","OM649110.1")
Halichoerus grypus MHC class I antigen (HagrN) gene, HagrN-Hagr-ex3ST*14:11 allele, exon 3 and partial cds	Halichoerus grypus	335	335	98%	4e-87	93.04	272	=HYPERLINK("https://www.ncbi.nlm.nih.gov/nucleotide/OM649093.1?report=genbank&log$=nucltop&blast_rank=22&RID=2A6J677P013","OM649093.1")
Nyctereutes procyonoides Nypr-MHCI gene for MHC class I antigen, partial cds, allele: Nypr-MHC1*26	Nyctereutes procyonoides	335	335	100%	4e-87	92.70	743	=HYPERLINK("https://www.ncbi.nlm.nih.gov/nucleotide/LC554252.1?report=genbank&log$=nucltop&blast_rank=23&RID=2A6J677P013","LC554252.1")
PREDICTED: Lutra lutra DLA class I histocompatibility antigen, A9/A9 alpha chain-like (LOC125101804), mRNA	Lutra lutra	335	335	98%	4e-87	93.01	1660	=HYPERLINK("https://www.ncbi.nlm.nih.gov/nucleotide/XM_047732295.1?report=genbank&log$=nucltop&blast_rank=24&RID=2A6J677P013","XM_047732295.1")
PREDICTED: Ursus americanus class I histocompatibility antigen, Gogo-B*0103 alpha chain-like (LOC123791025), mRNA	Ursus americanus	335	335	98%	4e-87	93.01	1587	=HYPERLINK("https://www.ncbi.nlm.nih.gov/nucleotide/XM_045795709.1?report=genbank&log$=nucltop&blast_rank=25&RID=2A6J677P013","XM_045795709.1")
PREDICTED: Neovison vison DLA class I histocompatibility antigen, A9/A9 alpha chain-like (LOC122911852), transcript variant X2, mRNA	Neogale vison	335	335	98%	4e-87	93.01	1582	=HYPERLINK("https://www.ncbi.nlm.nih.gov/nucleotide/XM_044256952.1?report=genbank&log$=nucltop&blast_rank=26&RID=2A6J677P013","XM_044256952.1")
PREDICTED: Neovison vison DLA class I histocompatibility antigen, A9/A9 alpha chain-like (LOC122911852), transcript variant X1, mRNA	Neogale vison	335	335	98%	4e-87	93.01	1636	=HYPERLINK("https://www.ncbi.nlm.nih.gov/nucleotide/XM_044256942.1?report=genbank&log$=nucltop&blast_rank=27&RID=2A6J677P013","XM_044256942.1")
Zalophus californianus MHC class I antigen (ZacaN) gene, ZacaN*08:01 allele, partial cds	Zalophus californianus	333	333	98%	1e-86	93.01	1586	=HYPERLINK("https://www.ncbi.nlm.nih.gov/nucleotide/MT631853.1?report=genbank&log$=nucltop&blast_rank=28&RID=2A6J677P013","MT631853.1")
Zalophus californianus MHC class I antigen (ZacaN) gene, ZacaN*07:01 allele, partial cds	Zalophus californianus	333	333	98%	1e-86	93.01	1581	=HYPERLINK("https://www.ncbi.nlm.nih.gov/nucleotide/MT631852.1?report=genbank&log$=nucltop&blast_rank=29&RID=2A6J677P013","MT631852.1")
PREDICTED: Zalophus californianus patr class I histocompatibility antigen, B-2 alpha chain-like (LOC113915714), mRNA	Zalophus californianus	333	333	98%	1e-86	93.01	1574	=HYPERLINK("https://www.ncbi.nlm.nih.gov/nucleotide/XM_035728708.1?report=genbank&log$=nucltop&blast_rank=30&RID=2A6J677P013","XM_035728708.1")
PREDICTED: Enhydra lutris kenyoni DLA class I histocompatibility antigen, A9/A9 alpha chain-like (LOC111152201), mRNA	Enhydra lutris kenyoni	331	331	98%	5e-86	92.58	1543	=HYPERLINK("https://www.ncbi.nlm.nih.gov/nucleotide/XM_022510596.1?report=genbank&log$=nucltop&blast_rank=31&RID=2A6J677P013","XM_022510596.1")
PREDICTED: Suricata suricatta class I histocompatibility antigen, Gogo-B*0101 alpha chain-like (LOC115295436), mRNA	Suricata suricatta	329	329	100%	2e-85	92.24	1525	=HYPERLINK("https://www.ncbi.nlm.nih.gov/nucleotide/XM_029943322.1?report=genbank&log$=nucltop&blast_rank=32&RID=2A6J677P013","XM_029943322.1")
PREDICTED: Enhydra lutris kenyoni DLA class I histocompatibility antigen, A9/A9 alpha chain-like (LOC111152203), mRNA	Enhydra lutris kenyoni	329	329	98%	2e-85	92.58	1520	=HYPERLINK("https://www.ncbi.nlm.nih.gov/nucleotide/XM_022510597.1?report=genbank&log$=nucltop&blast_rank=33&RID=2A6J677P013","XM_022510597.1")
PREDICTED: Mustela nigripes DLA class I histocompatibility antigen, A9/A9 alpha chain-like (LOC132017774), mRNA	Mustela nigripes	329	329	98%	2e-85	92.58	1720	=HYPERLINK("https://www.ncbi.nlm.nih.gov/nucleotide/XM_059399798.1?report=genbank&log$=nucltop&blast_rank=34&RID=2A6J677P013","XM_059399798.1")
PREDICTED: Mustela lutreola DLA class I histocompatibility antigen, A9/A9 alpha chain-like (LOC131834384), transcript variant X3, mRNA	Mustela lutreola	329	329	98%	2e-85	92.58	1571	=HYPERLINK("https://www.ncbi.nlm.nih.gov/nucleotide/XM_059178974.1?report=genbank&log$=nucltop&blast_rank=35&RID=2A6J677P013","XM_059178974.1")
PREDICTED: Mustela lutreola DLA class I histocompatibility antigen, A9/A9 alpha chain-like (LOC131834384), transcript variant X2, mRNA	Mustela lutreola	329	329	98%	2e-85	92.58	1567	=HYPERLINK("https://www.ncbi.nlm.nih.gov/nucleotide/XM_059178973.1?report=genbank&log$=nucltop&blast_rank=36&RID=2A6J677P013","XM_059178973.1")
PREDICTED: Mustela lutreola DLA class I histocompatibility antigen, A9/A9 alpha chain-like (LOC131834384), transcript variant X1, mRNA	Mustela lutreola	329	329	98%	2e-85	92.58	1570	=HYPERLINK("https://www.ncbi.nlm.nih.gov/nucleotide/XM_059178972.1?report=genbank&log$=nucltop&blast_rank=37&RID=2A6J677P013","XM_059178972.1")
PREDICTED: Ursus arctos patr class I histocompatibility antigen, A-126 alpha chain (LOC123000236), mRNA	Ursus arctos	329	329	98%	2e-85	92.58	5074	=HYPERLINK("https://www.ncbi.nlm.nih.gov/nucleotide/XM_048225649.2?report=genbank&log$=nucltop&blast_rank=38&RID=2A6J677P013","XM_048225649.2")
PREDICTED: Mirounga angustirostris patr class I histocompatibility antigen, A-2 alpha chain-like (LOC123841733), mRNA	Mirounga angustirostris	329	329	98%	2e-85	92.58	5045	=HYPERLINK("https://www.ncbi.nlm.nih.gov/nucleotide/XM_045871260.2?report=genbank&log$=nucltop&blast_rank=39&RID=2A6J677P013","XM_045871260.2")
Phoca vitulina MHC class I antigen (PhviN) gene, PhviN-Phvi-ex3ST*04:01 allele, exon 3 and partial cds	Phoca vitulina	329	329	98%	2e-85	92.61	272	=HYPERLINK("https://www.ncbi.nlm.nih.gov/nucleotide/OM649178.1?report=genbank&log$=nucltop&blast_rank=40&RID=2A6J677P013","OM649178.1")
Halichoerus grypus MHC class I antigen (HagrN) gene, HagrN-Hagr-ex3ST*11:03 allele, exon 3 and partial cds	Halichoerus grypus	329	329	98%	2e-85	92.58	272	=HYPERLINK("https://www.ncbi.nlm.nih.gov/nucleotide/OM649106.1?report=genbank&log$=nucltop&blast_rank=41&RID=2A6J677P013","OM649106.1")
Halichoerus grypus MHC class I antigen (HagrN) gene, HagrN-Hagr-ex3ST*11:01 allele, exon 3 and partial cds	Halichoerus grypus	329	329	98%	2e-85	92.61	272	=HYPERLINK("https://www.ncbi.nlm.nih.gov/nucleotide/OM649099.1?report=genbank&log$=nucltop&blast_rank=42&RID=2A6J677P013","OM649099.1")
Halichoerus grypus MHC class I antigen (HagrN) gene, HagrN-Hagr-ex3ST*11:09 allele, exon 3 and partial cds	Halichoerus grypus	329	329	98%	2e-85	92.61	272	=HYPERLINK("https://www.ncbi.nlm.nih.gov/nucleotide/OM649096.1?report=genbank&log$=nucltop&blast_rank=43&RID=2A6J677P013","OM649096.1")
Nyctereutes procyonoides Nypr-MHCI gene for MHC class I antigen, partial cds, allele: Nypr-MHC1*48	Nyctereutes procyonoides	329	329	100%	2e-85	92.27	743	=HYPERLINK("https://www.ncbi.nlm.nih.gov/nucleotide/LC554274.1?report=genbank&log$=nucltop&blast_rank=44&RID=2A6J677P013","LC554274.1")
Nyctereutes procyonoides Nypr-MHCI gene for MHC class I antigen, partial cds, allele: Nypr-MHC1*36	Nyctereutes procyonoides	329	329	100%	2e-85	92.27	743	=HYPERLINK("https://www.ncbi.nlm.nih.gov/nucleotide/LC554262.1?report=genbank&log$=nucltop&blast_rank=45&RID=2A6J677P013","LC554262.1")
Nyctereutes procyonoides Nypr-MHCI gene for MHC class I antigen, partial cds, allele: Nypr-MHC1*18	Nyctereutes procyonoides	329	329	100%	2e-85	92.27	743	=HYPERLINK("https://www.ncbi.nlm.nih.gov/nucleotide/LC554244.1?report=genbank&log$=nucltop&blast_rank=46&RID=2A6J677P013","LC554244.1")
PREDICTED: Equus quagga class I histocompatibility antigen, Gogo-C*0203 alpha chain-like (LOC124234217), partial mRNA	Equus quagga	329	329	98%	2e-85	92.64	1054	=HYPERLINK("https://www.ncbi.nlm.nih.gov/nucleotide/XM_046651461.1?report=genbank&log$=nucltop&blast_rank=47&RID=2A6J677P013","XM_046651461.1")
Ailuropoda melanoleuca MHC class I antigen (Aime-C) gene, Aime-C*06 allele, exons 2, 3 and partial cds	Ailuropoda melanoleuca	329	329	98%	2e-85	92.58	731	=HYPERLINK("https://www.ncbi.nlm.nih.gov/nucleotide/JX987005.1?report=genbank&log$=nucltop&blast_rank=48&RID=2A6J677P013","JX987005.1")
Ailuropoda melanoleuca MHC class I antigen (Aime-C) gene, Aime-C*04 allele, exons 2, 3 and partial cds	Ailuropoda melanoleuca	329	329	98%	2e-85	92.58	731	=HYPERLINK("https://www.ncbi.nlm.nih.gov/nucleotide/JX987003.1?report=genbank&log$=nucltop&blast_rank=49&RID=2A6J677P013","JX987003.1")
Phoca vitulina MHC class I antigen (PhviN) gene, PhviN*03:04:02 allele, partial cds	Phoca vitulina	329	329	98%	2e-85	92.58	2317	=HYPERLINK("https://www.ncbi.nlm.nih.gov/nucleotide/JX218882.1?report=genbank&log$=nucltop&blast_rank=50&RID=2A6J677P013","JX218882.1")
Phoca vitulina MHC class I antigen (PhviN) gene, PhviN*03:04:01 allele, partial cds	Phoca vitulina	329	329	98%	2e-85	92.58	2317	=HYPERLINK("https://www.ncbi.nlm.nih.gov/nucleotide/JX218881.1?report=genbank&log$=nucltop&blast_rank=51&RID=2A6J677P013","JX218881.1")
PREDICTED: Halichoerus grypus DLA class I histocompatibility antigen, A9/A9 alpha chain-like (LOC118523051), mRNA	Halichoerus grypus	329	329	98%	2e-85	92.58	1558	=HYPERLINK("https://www.ncbi.nlm.nih.gov/nucleotide/XM_036072464.1?report=genbank&log$=nucltop&blast_rank=52&RID=2A6J677P013","XM_036072464.1")
Zalophus californianus MHC class I antigen (ZacaN) gene, ZacaN*15:01 allele, partial cds	Zalophus californianus	327	327	98%	6e-85	92.58	1579	=HYPERLINK("https://www.ncbi.nlm.nih.gov/nucleotide/MT631860.1?report=genbank&log$=nucltop&blast_rank=53&RID=2A6J677P013","MT631860.1")
Equus caballus MHC class I antigen (Eqca-Psi) pseudogene, Eqca-Psi*002:02 allele, exons 2 and 3 and partial sequence	Equus caballus	324	324	98%	8e-84	92.14	797	=HYPERLINK("https://www.ncbi.nlm.nih.gov/nucleotide/ON863539.1?report=genbank&log$=nucltop&blast_rank=54&RID=2A6J677P013","ON863539.1")
Equus caballus MHC class I antigen (Eqca-Psi) pseudogene, Eqca-Psi*004:01 allele, exons 2 and 3 and partial sequence	Equus caballus	324	324	98%	8e-84	92.21	797	=HYPERLINK("https://www.ncbi.nlm.nih.gov/nucleotide/ON863537.1?report=genbank&log$=nucltop&blast_rank=55&RID=2A6J677P013","ON863537.1")
Equus caballus MHC class I antigen (Eqca-Psi) pseudogene, Eqca-Psi*002:05 allele, exons 2 and 3 and partial sequence	Equus caballus	324	324	98%	8e-84	92.14	797	=HYPERLINK("https://www.ncbi.nlm.nih.gov/nucleotide/ON863536.1?report=genbank&log$=nucltop&blast_rank=56&RID=2A6J677P013","ON863536.1")
Equus caballus MHC class I antigen (Eqca-Psi) pseudogene, Eqca-Psi*002:04 allele, exons 2 and 3 and partial sequence	Equus caballus	324	324	98%	8e-84	92.14	797	=HYPERLINK("https://www.ncbi.nlm.nih.gov/nucleotide/ON863529.1?report=genbank&log$=nucltop&blast_rank=57&RID=2A6J677P013","ON863529.1")
Equus caballus MHC class I antigen (Eqca-Psi) pseudogene, Eqca-Psi*002:08 allele, exons 2 and 3 and partial sequence	Equus caballus	324	324	98%	8e-84	92.14	797	=HYPERLINK("https://www.ncbi.nlm.nih.gov/nucleotide/ON863528.1?report=genbank&log$=nucltop&blast_rank=58&RID=2A6J677P013","ON863528.1")
Equus caballus MHC class I antigen (Eqca-1) gene, Eqca-1*001:04 allele, exons 2 and 3 and partial cds	Equus caballus	324	324	98%	8e-84	92.14	771	=HYPERLINK("https://www.ncbi.nlm.nih.gov/nucleotide/ON863471.1?report=genbank&log$=nucltop&blast_rank=59&RID=2A6J677P013","ON863471.1")
Equus caballus MHC class I antigen (Eqca-1) gene, Eqca-1*001:03 allele, exons 2 and 3 and partial cds	Equus caballus	324	324	98%	8e-84	92.14	771	=HYPERLINK("https://www.ncbi.nlm.nih.gov/nucleotide/ON863464.1?report=genbank&log$=nucltop&blast_rank=60&RID=2A6J677P013","ON863464.1")
Equus caballus MHC class I antigen (Eqca-1) gene, Eqca-1*024:01 allele, exons 2 and 3 and partial cds	Equus caballus	324	324	98%	8e-84	92.14	771	=HYPERLINK("https://www.ncbi.nlm.nih.gov/nucleotide/ON863452.1?report=genbank&log$=nucltop&blast_rank=61&RID=2A6J677P013","ON863452.1")
Phoca vitulina MHC class I antigen (PhviN) gene, PhviN-Phvi-ex3ST*11:03 allele, exon 3 and partial cds	Phoca vitulina	324	324	98%	8e-84	92.14	272	=HYPERLINK("https://www.ncbi.nlm.nih.gov/nucleotide/OM649170.1?report=genbank&log$=nucltop&blast_rank=62&RID=2A6J677P013","OM649170.1")
Phoca vitulina MHC class I antigen (PhviN) gene, PhviN-Phvi-ex3ST*04:07 allele, exon 3 and partial cds	Phoca vitulina	324	324	98%	8e-84	92.17	272	=HYPERLINK("https://www.ncbi.nlm.nih.gov/nucleotide/OM649166.1?report=genbank&log$=nucltop&blast_rank=63&RID=2A6J677P013","OM649166.1")
Phoca vitulina MHC class I antigen (PhviN) gene, PhviN-Phvi-ex3ST*11:01 allele, exon 3 and partial cds	Phoca vitulina	324	324	98%	8e-84	92.14	272	=HYPERLINK("https://www.ncbi.nlm.nih.gov/nucleotide/OM649149.1?report=genbank&log$=nucltop&blast_rank=64&RID=2A6J677P013","OM649149.1")
Halichoerus grypus MHC class I antigen (HagrN) gene, HagrN-Hagr-ex3ST*10:07 allele, exon 3 and partial cds	Halichoerus grypus	324	324	98%	8e-84	92.14	272	=HYPERLINK("https://www.ncbi.nlm.nih.gov/nucleotide/OM649136.1?report=genbank&log$=nucltop&blast_rank=65&RID=2A6J677P013","OM649136.1")
Halichoerus grypus MHC class I antigen (HagrN) gene, HagrN-Hagr-ex3ST*11:07 allele, exon 3 and partial cds	Halichoerus grypus	324	324	98%	8e-84	92.17	272	=HYPERLINK("https://www.ncbi.nlm.nih.gov/nucleotide/OM649133.1?report=genbank&log$=nucltop&blast_rank=66&RID=2A6J677P013","OM649133.1")
Halichoerus grypus MHC class I antigen (HagrN) gene, HagrN-Hagr-ex3ST*10:05 allele, exon 3 and partial cds	Halichoerus grypus	324	324	98%	8e-84	92.14	272	=HYPERLINK("https://www.ncbi.nlm.nih.gov/nucleotide/OM649130.1?report=genbank&log$=nucltop&blast_rank=67&RID=2A6J677P013","OM649130.1")
Halichoerus grypus MHC class I antigen (HagrN) gene, HagrN-Hagr-ex3ST*14:08 allele, exon 3 and partial cds	Halichoerus grypus	324	324	98%	8e-84	92.14	272	=HYPERLINK("https://www.ncbi.nlm.nih.gov/nucleotide/OM649127.1?report=genbank&log$=nucltop&blast_rank=68&RID=2A6J677P013","OM649127.1")
Halichoerus grypus MHC class I antigen (HagrN) gene, HagrN-Hagr-ex3ST*11:06 allele, exon 3 and partial cds	Halichoerus grypus	324	324	98%	8e-84	92.14	272	=HYPERLINK("https://www.ncbi.nlm.nih.gov/nucleotide/OM649123.1?report=genbank&log$=nucltop&blast_rank=69&RID=2A6J677P013","OM649123.1")
Halichoerus grypus MHC class I antigen (HagrN) gene, HagrN-Hagr-ex3ST*14:07 allele, exon 3 and partial cds	Halichoerus grypus	324	324	98%	8e-84	92.14	272	=HYPERLINK("https://www.ncbi.nlm.nih.gov/nucleotide/OM649121.1?report=genbank&log$=nucltop&blast_rank=70&RID=2A6J677P013","OM649121.1")
Halichoerus grypus MHC class I antigen (HagrN) gene, HagrN-Hagr-ex3ST*10:04 allele, exon 3 and partial cds	Halichoerus grypus	324	324	98%	8e-84	92.17	272	=HYPERLINK("https://www.ncbi.nlm.nih.gov/nucleotide/OM649118.1?report=genbank&log$=nucltop&blast_rank=71&RID=2A6J677P013","OM649118.1")
Halichoerus grypus MHC class I antigen (HagrN) gene, HagrN-Hagr-ex3ST*11:05 allele, exon 3 and partial cds	Halichoerus grypus	324	324	98%	8e-84	92.14	272	=HYPERLINK("https://www.ncbi.nlm.nih.gov/nucleotide/OM649113.1?report=genbank&log$=nucltop&blast_rank=72&RID=2A6J677P013","OM649113.1")
Halichoerus grypus MHC class I antigen (HagrN) gene, HagrN-Hagr-ex3ST*14:06 allele, exon 3 and partial cds	Halichoerus grypus	324	324	98%	8e-84	92.14	272	=HYPERLINK("https://www.ncbi.nlm.nih.gov/nucleotide/OM649112.1?report=genbank&log$=nucltop&blast_rank=73&RID=2A6J677P013","OM649112.1")
Halichoerus grypus MHC class I antigen (HagrN) gene, HagrN-Hagr-ex3ST*14:04 allele, exon 3 and partial cds	Halichoerus grypus	324	324	98%	8e-84	92.14	272	=HYPERLINK("https://www.ncbi.nlm.nih.gov/nucleotide/OM649102.1?report=genbank&log$=nucltop&blast_rank=74&RID=2A6J677P013","OM649102.1")
Halichoerus grypus MHC class I antigen (HagrN) gene, HagrN-Hagr-ex3ST*10:01 allele, exon 3 and partial cds	Halichoerus grypus	324	324	98%	8e-84	92.14	272	=HYPERLINK("https://www.ncbi.nlm.nih.gov/nucleotide/OM649101.1?report=genbank&log$=nucltop&blast_rank=75&RID=2A6J677P013","OM649101.1")
Halichoerus grypus MHC class I antigen (HagrN) gene, HagrN-Hagr-ex3ST*14:01 allele, exon 3 and partial cds	Halichoerus grypus	324	324	98%	8e-84	92.14	272	=HYPERLINK("https://www.ncbi.nlm.nih.gov/nucleotide/OM649098.1?report=genbank&log$=nucltop&blast_rank=76&RID=2A6J677P013","OM649098.1")
Halichoerus grypus MHC class I antigen (HagrN) gene, HagrN-Hagr-ex3ST*14:09 allele, exon 3 and partial cds	Halichoerus grypus	324	324	98%	8e-84	92.17	272	=HYPERLINK("https://www.ncbi.nlm.nih.gov/nucleotide/OM649079.1?report=genbank&log$=nucltop&blast_rank=77&RID=2A6J677P013","OM649079.1")
Halichoerus grypus MHC class I antigen (HagrN) gene, HagrN-Hagr-ex3ST*10:09 allele, exon 3 and partial cds	Halichoerus grypus	324	324	98%	8e-84	92.17	272	=HYPERLINK("https://www.ncbi.nlm.nih.gov/nucleotide/OM649078.1?report=genbank&log$=nucltop&blast_rank=78&RID=2A6J677P013","OM649078.1")
Nyctereutes procyonoides Nypr-MHCI gene for MHC class I antigen, partial cds, allele: Nypr-MHC1*47	Nyctereutes procyonoides	324	324	100%	8e-84	91.81	708	=HYPERLINK("https://www.ncbi.nlm.nih.gov/nucleotide/LC554273.1?report=genbank&log$=nucltop&blast_rank=79&RID=2A6J677P013","LC554273.1")
Nyctereutes procyonoides Nypr-MHCI gene for MHC class I antigen, partial cds, allele: Nypr-MHC1*05	Nyctereutes procyonoides	324	324	100%	8e-84	91.81	743	=HYPERLINK("https://www.ncbi.nlm.nih.gov/nucleotide/LC554231.1?report=genbank&log$=nucltop&blast_rank=80&RID=2A6J677P013","LC554231.1")
Nyctereutes procyonoides Nypr-MHCI gene for MHC class I antigen, partial cds, allele: Nypr-MHC1*03	Nyctereutes procyonoides	324	324	100%	8e-84	91.81	743	=HYPERLINK("https://www.ncbi.nlm.nih.gov/nucleotide/LC554229.1?report=genbank&log$=nucltop&blast_rank=81&RID=2A6J677P013","LC554229.1")
PREDICTED: Lutra lutra DLA class I histocompatibility antigen, A9/A9 alpha chain-like (LOC125101803), transcript variant X1, mRNA	Lutra lutra	324	324	98%	8e-84	92.21	1574	=HYPERLINK("https://www.ncbi.nlm.nih.gov/nucleotide/XM_047732290.1?report=genbank&log$=nucltop&blast_rank=82&RID=2A6J677P013","XM_047732290.1")
PREDICTED: Ursus americanus DLA class I histocompatibility antigen, A9/A9 alpha chain-like (LOC123791029), mRNA	Ursus americanus	324	324	98%	8e-84	92.14	1576	=HYPERLINK("https://www.ncbi.nlm.nih.gov/nucleotide/XM_045795714.1?report=genbank&log$=nucltop&blast_rank=83&RID=2A6J677P013","XM_045795714.1")
PREDICTED: Equus asinus HLA class I histocompatibility antigen, alpha chain G-like (LOC106827951), transcript variant X13, mRNA	Equus asinus	324	324	98%	8e-84	92.21	2163	=HYPERLINK("https://www.ncbi.nlm.nih.gov/nucleotide/XM_044776348.1?report=genbank&log$=nucltop&blast_rank=84&RID=2A6J677P013","XM_044776348.1")
PREDICTED: Equus asinus HLA class I histocompatibility antigen, alpha chain G-like (LOC106827951), transcript variant X12, mRNA	Equus asinus	324	324	98%	8e-84	92.21	2178	=HYPERLINK("https://www.ncbi.nlm.nih.gov/nucleotide/XM_044776347.1?report=genbank&log$=nucltop&blast_rank=85&RID=2A6J677P013","XM_044776347.1")
PREDICTED: Equus asinus HLA class I histocompatibility antigen, alpha chain G-like (LOC106827951), transcript variant X11, mRNA	Equus asinus	324	324	98%	8e-84	92.21	2184	=HYPERLINK("https://www.ncbi.nlm.nih.gov/nucleotide/XM_044776346.1?report=genbank&log$=nucltop&blast_rank=86&RID=2A6J677P013","XM_044776346.1")
PREDICTED: Equus asinus HLA class I histocompatibility antigen, alpha chain G-like (LOC106827951), transcript variant X10, mRNA	Equus asinus	324	324	98%	8e-84	92.21	2199	=HYPERLINK("https://www.ncbi.nlm.nih.gov/nucleotide/XM_044776345.1?report=genbank&log$=nucltop&blast_rank=87&RID=2A6J677P013","XM_044776345.1")
PREDICTED: Equus asinus HLA class I histocompatibility antigen, alpha chain G-like (LOC106827951), transcript variant X9, mRNA	Equus asinus	324	324	98%	8e-84	92.21	2328	=HYPERLINK("https://www.ncbi.nlm.nih.gov/nucleotide/XM_014836128.2?report=genbank&log$=nucltop&blast_rank=88&RID=2A6J677P013","XM_014836128.2")
PREDICTED: Equus asinus HLA class I histocompatibility antigen, alpha chain G-like (LOC106827951), transcript variant X8, mRNA	Equus asinus	324	324	98%	8e-84	92.21	2343	=HYPERLINK("https://www.ncbi.nlm.nih.gov/nucleotide/XM_044776344.1?report=genbank&log$=nucltop&blast_rank=89&RID=2A6J677P013","XM_044776344.1")
PREDICTED: Equus asinus HLA class I histocompatibility antigen, alpha chain G-like (LOC106827951), transcript variant X7, mRNA	Equus asinus	324	324	98%	8e-84	92.21	2349	=HYPERLINK("https://www.ncbi.nlm.nih.gov/nucleotide/XM_044776343.1?report=genbank&log$=nucltop&blast_rank=90&RID=2A6J677P013","XM_044776343.1")
PREDICTED: Equus asinus HLA class I histocompatibility antigen, alpha chain G-like (LOC106827951), transcript variant X6, mRNA	Equus asinus	324	324	98%	8e-84	92.21	2364	=HYPERLINK("https://www.ncbi.nlm.nih.gov/nucleotide/XM_044776342.1?report=genbank&log$=nucltop&blast_rank=91&RID=2A6J677P013","XM_044776342.1")
PREDICTED: Equus asinus HLA class I histocompatibility antigen, alpha chain G-like (LOC106827951), transcript variant X5, mRNA	Equus asinus	324	324	98%	8e-84	92.21	2403	=HYPERLINK("https://www.ncbi.nlm.nih.gov/nucleotide/XM_044776341.1?report=genbank&log$=nucltop&blast_rank=92&RID=2A6J677P013","XM_044776341.1")
PREDICTED: Equus asinus HLA class I histocompatibility antigen, alpha chain G-like (LOC106827951), transcript variant X4, mRNA	Equus asinus	324	324	98%	8e-84	92.21	2424	=HYPERLINK("https://www.ncbi.nlm.nih.gov/nucleotide/XM_044776340.1?report=genbank&log$=nucltop&blast_rank=93&RID=2A6J677P013","XM_044776340.1")
PREDICTED: Equus asinus HLA class I histocompatibility antigen, alpha chain G-like (LOC106827951), transcript variant X3, mRNA	Equus asinus	324	324	98%	8e-84	92.21	2530	=HYPERLINK("https://www.ncbi.nlm.nih.gov/nucleotide/XM_044776339.1?report=genbank&log$=nucltop&blast_rank=94&RID=2A6J677P013","XM_044776339.1")
PREDICTED: Equus asinus HLA class I histocompatibility antigen, alpha chain G-like (LOC106827951), transcript variant X2, mRNA	Equus asinus	324	324	98%	8e-84	92.21	2530	=HYPERLINK("https://www.ncbi.nlm.nih.gov/nucleotide/XM_044776338.1?report=genbank&log$=nucltop&blast_rank=95&RID=2A6J677P013","XM_044776338.1")
PREDICTED: Equus asinus HLA class I histocompatibility antigen, alpha chain G-like (LOC106827951), transcript variant X1, mRNA	Equus asinus	324	324	98%	8e-84	92.21	2552	=HYPERLINK("https://www.ncbi.nlm.nih.gov/nucleotide/XM_044776337.1?report=genbank&log$=nucltop&blast_rank=96&RID=2A6J677P013","XM_044776337.1")
Ailuropoda melanoleuca MHC class I antigen (Aime-I) gene, Aime-I*07 allele, exons 2, 3 and partial cds	Ailuropoda melanoleuca	324	324	98%	8e-84	92.14	738	=HYPERLINK("https://www.ncbi.nlm.nih.gov/nucleotide/JX987016.1?report=genbank&log$=nucltop&blast_rank=97&RID=2A6J677P013","JX987016.1")
Ailuropoda melanoleuca MHC class I antigen (Aime-I) gene, Aime-I*05 allele, exons 2, 3 and partial cds	Ailuropoda melanoleuca	324	324	98%	8e-84	92.14	731	=HYPERLINK("https://www.ncbi.nlm.nih.gov/nucleotide/JX987014.1?report=genbank&log$=nucltop&blast_rank=98&RID=2A6J677P013","JX987014.1")
PREDICTED: Halichoerus grypus DLA class I histocompatibility antigen, A9/A9 alpha chain (LOC118553384), transcript variant X2, mRNA	Halichoerus grypus	324	324	98%	8e-84	92.14	1527	=HYPERLINK("https://www.ncbi.nlm.nih.gov/nucleotide/XM_036120369.1?report=genbank&log$=nucltop&blast_rank=99&RID=2A6J677P013","XM_036120369.1")
PREDICTED: Halichoerus grypus DLA class I histocompatibility antigen, A9/A9 alpha chain (LOC118553384), transcript variant X1, mRNA	Halichoerus grypus	324	324	98%	8e-84	92.14	1574	=HYPERLINK("https://www.ncbi.nlm.nih.gov/nucleotide/XM_036120368.1?report=genbank&log$=nucltop&blast_rank=100&RID=2A6J677P013","XM_036120368.1")
