## Supplementary material for "Characterization of both major histocompatibility complex classes in a wild social mammal: the banded mongoose": Blast results - MHCII DRB exon 2: 2A2TVR3E013-Alignment-Descriptions Query 1 - Mumu-DRB_01.csv

Description	Scientific Name	Max Score	Total Score	Query Cover	E value	Per. ident	Acc. Len	Accession
PREDICTED: Suricata suricatta DLA class II histocompatibility antigen, DR-1 beta chain-like (LOC115295561), transcript variant X6, mRNA	Suricata suricatta	261	261	98%	5e-65	90.40	1215	=HYPERLINK("https://www.ncbi.nlm.nih.gov/nucleotide/XM_029943554.1?report=genbank&log$=nucltop&blast_rank=1&RID=2A2TVR3E013","XM_029943554.1")
PREDICTED: Suricata suricatta DLA class II histocompatibility antigen, DR-1 beta chain-like (LOC115295561), transcript variant X5, mRNA	Suricata suricatta	261	261	98%	5e-65	90.40	970	=HYPERLINK("https://www.ncbi.nlm.nih.gov/nucleotide/XM_029943552.1?report=genbank&log$=nucltop&blast_rank=2&RID=2A2TVR3E013","XM_029943552.1")
PREDICTED: Suricata suricatta DLA class II histocompatibility antigen, DR-1 beta chain-like (LOC115295561), transcript variant X4, mRNA	Suricata suricatta	261	261	98%	5e-65	90.40	1272	=HYPERLINK("https://www.ncbi.nlm.nih.gov/nucleotide/XM_029943551.1?report=genbank&log$=nucltop&blast_rank=3&RID=2A2TVR3E013","XM_029943551.1")
PREDICTED: Suricata suricatta DLA class II histocompatibility antigen, DR-1 beta chain-like (LOC115295561), transcript variant X3, mRNA	Suricata suricatta	261	261	98%	5e-65	90.40	1296	=HYPERLINK("https://www.ncbi.nlm.nih.gov/nucleotide/XM_029943550.1?report=genbank&log$=nucltop&blast_rank=4&RID=2A2TVR3E013","XM_029943550.1")
PREDICTED: Suricata suricatta DLA class II histocompatibility antigen, DR-1 beta chain-like (LOC115295561), transcript variant X2, mRNA	Suricata suricatta	261	261	98%	5e-65	90.40	1278	=HYPERLINK("https://www.ncbi.nlm.nih.gov/nucleotide/XM_029943549.1?report=genbank&log$=nucltop&blast_rank=5&RID=2A2TVR3E013","XM_029943549.1")
PREDICTED: Suricata suricatta DLA class II histocompatibility antigen, DR-1 beta chain-like (LOC115295561), transcript variant X1, mRNA	Suricata suricatta	261	261	98%	5e-65	90.40	1182	=HYPERLINK("https://www.ncbi.nlm.nih.gov/nucleotide/XM_029943548.1?report=genbank&log$=nucltop&blast_rank=6&RID=2A2TVR3E013","XM_029943548.1")
PREDICTED: Hyaena hyaena DLA class II histocompatibility antigen, DR-1 beta chain-like (LOC120238168), mRNA	Hyaena hyaena	257	257	97%	7e-64	90.31	1194	=HYPERLINK("https://www.ncbi.nlm.nih.gov/nucleotide/XM_039241795.1?report=genbank&log$=nucltop&blast_rank=7&RID=2A2TVR3E013","XM_039241795.1")
PREDICTED: Ceratotherium simum simum HLA class II histocompatibility antigen, DRB1-4 beta chain (LOC101406527), mRNA	Ceratotherium simum simum	255	255	97%	2e-63	90.26	906	=HYPERLINK("https://www.ncbi.nlm.nih.gov/nucleotide/XM_014782862.1?report=genbank&log$=nucltop&blast_rank=8&RID=2A2TVR3E013","XM_014782862.1")
Equus caballus breed Guizhou pony MHC class II antigen (DRB) gene, DRB24 allele, partial cds	Equus caballus	254	254	98%	9e-63	89.85	237	=HYPERLINK("https://www.ncbi.nlm.nih.gov/nucleotide/MT304804.1?report=genbank&log$=nucltop&blast_rank=9&RID=2A2TVR3E013","MT304804.1")
PREDICTED: Hyaena hyaena DLA class II histocompatibility antigen, DR-1 beta chain-like (LOC120238167), mRNA	Hyaena hyaena	252	252	97%	3e-62	89.85	1211	=HYPERLINK("https://www.ncbi.nlm.nih.gov/nucleotide/XM_039241794.1?report=genbank&log$=nucltop&blast_rank=10&RID=2A2TVR3E013","XM_039241794.1")
Equus zebra MHC class II antigen (DRB2) gene, DRB2-Eqze-DRB2*0101 allele, exon 2 and partial cds	Equus zebra	248	248	98%	4e-61	89.34	260	=HYPERLINK("https://www.ncbi.nlm.nih.gov/nucleotide/MF997105.1?report=genbank&log$=nucltop&blast_rank=11&RID=2A2TVR3E013","MF997105.1")
Equus caballus MHC class II antigen (DRB2) gene, DRB2-Eqca-DRB2*00201 allele, exon 2 and partial cds	Equus caballus	248	248	98%	4e-61	89.34	260	=HYPERLINK("https://www.ncbi.nlm.nih.gov/nucleotide/MF997097.1?report=genbank&log$=nucltop&blast_rank=12&RID=2A2TVR3E013","MF997097.1")
Equus caballus genome assembly, chromosome: 20	Equus caballus	248	921	98%	4e-61	89.34	65533053	=HYPERLINK("https://www.ncbi.nlm.nih.gov/nucleotide/OZ027732.1?report=genbank&log$=nucltop&blast_rank=13&RID=2A2TVR3E013","OZ027732.1")
Equus caballus MHC class II region on chromosome ECA20	Equus caballus	248	1064	98%	4e-61	89.34	1165328	=HYPERLINK("https://www.ncbi.nlm.nih.gov/nucleotide/LT745777.1?report=genbank&log$=nucltop&blast_rank=14&RID=2A2TVR3E013","LT745777.1")
Equus caballus genome assembly, chromosome: 20	Equus caballus	248	921	98%	4e-61	89.34	65146860	=HYPERLINK("https://www.ncbi.nlm.nih.gov/nucleotide/OZ014265.2?report=genbank&log$=nucltop&blast_rank=15&RID=2A2TVR3E013","OZ014265.2")
Lemur catta MHC class II antigen DRB (Leca-DRB) gene, Leca-DRB*048 allele, partial cds	Lemur catta	248	248	96%	4e-61	89.69	202	=HYPERLINK("https://www.ncbi.nlm.nih.gov/nucleotide/KJ817247.1?report=genbank&log$=nucltop&blast_rank=16&RID=2A2TVR3E013","KJ817247.1")
Lemur catta MHC class II antigen DRB (Leca-DRB) gene, Leca-DRB*041 allele, partial cds	Lemur catta	248	248	96%	4e-61	89.69	202	=HYPERLINK("https://www.ncbi.nlm.nih.gov/nucleotide/KJ817240.1?report=genbank&log$=nucltop&blast_rank=17&RID=2A2TVR3E013","KJ817240.1")
PREDICTED: Equus przewalskii HLA class II histocompatibility antigen, DRB1-4 beta chain-like (LOC103545294), partial mRNA	Equus przewalskii	248	248	98%	4e-61	89.34	529	=HYPERLINK("https://www.ncbi.nlm.nih.gov/nucleotide/XM_008511984.1?report=genbank&log$=nucltop&blast_rank=18&RID=2A2TVR3E013","XM_008511984.1")
Equus caballus strain thoroughbred #3474 MHC class II antigen (Eqca-DRB2) mRNA, Eqca-DRB2*00201 allele, complete cds	Equus caballus	248	248	98%	4e-61	89.34	1090	=HYPERLINK("https://www.ncbi.nlm.nih.gov/nucleotide/JQ254091.1?report=genbank&log$=nucltop&blast_rank=19&RID=2A2TVR3E013","JQ254091.1")
Equus caballus clone 437-209 microsatellite sequence	Equus caballus	248	248	98%	4e-61	89.34	516	=HYPERLINK("https://www.ncbi.nlm.nih.gov/nucleotide/JQ769154.1?report=genbank&log$=nucltop&blast_rank=20&RID=2A2TVR3E013","JQ769154.1")
Equus caballus breed Guizhou pony MHC class II antigen (DRB) gene, DRB21 allele, partial cds	Equus caballus	248	248	98%	4e-61	89.34	237	=HYPERLINK("https://www.ncbi.nlm.nih.gov/nucleotide/MT304802.1?report=genbank&log$=nucltop&blast_rank=21&RID=2A2TVR3E013","MT304802.1")
Equus caballus breed Guizhou pony MHC class II antigen (DRB) gene, DRB19 allele, partial cds	Equus caballus	248	248	98%	4e-61	89.34	237	=HYPERLINK("https://www.ncbi.nlm.nih.gov/nucleotide/MT304800.1?report=genbank&log$=nucltop&blast_rank=22&RID=2A2TVR3E013","MT304800.1")
Equus caballus breed Guizhou pony MHC class II antigen (DRB) gene, DRB3 allele, partial cds	Equus caballus	248	248	98%	4e-61	89.34	237	=HYPERLINK("https://www.ncbi.nlm.nih.gov/nucleotide/MT304786.1?report=genbank&log$=nucltop&blast_rank=23&RID=2A2TVR3E013","MT304786.1")
Leopardus pardalis MHC class II DR antigen beta subunit (Lepa-DRB) gene, Lepa-DRB*0206 allele, exon 2 and partial cds	Leopardus pardalis	248	248	95%	4e-61	90.05	238	=HYPERLINK("https://www.ncbi.nlm.nih.gov/nucleotide/AF057905.1?report=genbank&log$=nucltop&blast_rank=24&RID=2A2TVR3E013","AF057905.1")
Leopardus pardalis MHC class II DR antigen beta subunit (Lepa-DRB) gene, Lepa-DRB*0205 allele, exon 2 and partial cds	Leopardus pardalis	248	248	95%	4e-61	90.05	238	=HYPERLINK("https://www.ncbi.nlm.nih.gov/nucleotide/AF057904.1?report=genbank&log$=nucltop&blast_rank=25&RID=2A2TVR3E013","AF057904.1")
Equus przewalskii MHC class II antigen Eqpr-DRB gene (Eqpr-DRB*5 allele), partial cds	Equus przewalskii	248	248	98%	4e-61	89.34	250	=HYPERLINK("https://www.ncbi.nlm.nih.gov/nucleotide/AF084191.1?report=genbank&log$=nucltop&blast_rank=26&RID=2A2TVR3E013","AF084191.1")
Equus caballus MHC class II antigen (DRB2) gene, DRB2-Eqca-DRB2*0601 allele, exon 2 and partial cds	Equus caballus	246	246	97%	1e-60	89.29	260	=HYPERLINK("https://www.ncbi.nlm.nih.gov/nucleotide/MF997100.1?report=genbank&log$=nucltop&blast_rank=27&RID=2A2TVR3E013","MF997100.1")
Hyaena hyaena clone 4_13 MHC class II antigen (Hyhy-DRB) gene, exon 2 and partial cds	Hyaena hyaena	246	246	96%	1e-60	89.64	201	=HYPERLINK("https://www.ncbi.nlm.nih.gov/nucleotide/JN985764.1?report=genbank&log$=nucltop&blast_rank=28&RID=2A2TVR3E013","JN985764.1")
Leopardus pardalis MHC class II DR antigen beta subunit (Lepa-DRB) gene, Lepa-DRB*0204 allele, exon 2 and partial cds	Leopardus pardalis	246	246	96%	1e-60	89.64	238	=HYPERLINK("https://www.ncbi.nlm.nih.gov/nucleotide/AF057809.1?report=genbank&log$=nucltop&blast_rank=29&RID=2A2TVR3E013","AF057809.1")
Equus quagga burchellii MHC class II antigen (DRB2) gene, DRB2-Eqbu-DRB2*0501 allele, exon 2 and partial cds	Equus quagga burchellii	243	243	98%	2e-59	88.83	260	=HYPERLINK("https://www.ncbi.nlm.nih.gov/nucleotide/MF997110.1?report=genbank&log$=nucltop&blast_rank=30&RID=2A2TVR3E013","MF997110.1")
Equus quagga burchellii MHC class II antigen (DRB2) gene, DRB2-Eqbu-DRB2*0201 allele, exon 2 and partial cds	Equus quagga burchellii	243	243	98%	2e-59	88.83	260	=HYPERLINK("https://www.ncbi.nlm.nih.gov/nucleotide/MF997107.1?report=genbank&log$=nucltop&blast_rank=31&RID=2A2TVR3E013","MF997107.1")
Equus caballus MHC class II antigen (DRB2) gene, DRB2-Eqca-DRB2*00101 allele, exon 2 and partial cds	Equus caballus	243	243	98%	2e-59	88.83	260	=HYPERLINK("https://www.ncbi.nlm.nih.gov/nucleotide/MF997096.1?report=genbank&log$=nucltop&blast_rank=32&RID=2A2TVR3E013","MF997096.1")
Equus asinus isolate LD13 clone 5 MHC class II antigen (DRB) gene, partial cds	Equus asinus	243	243	98%	2e-59	88.94	267	=HYPERLINK("https://www.ncbi.nlm.nih.gov/nucleotide/KJ596514.1?report=genbank&log$=nucltop&blast_rank=33&RID=2A2TVR3E013","KJ596514.1")
Equus asinus isolate LD3 clone 3 MHC class II antigen (DRB) gene, partial cds	Equus asinus	243	243	98%	2e-59	88.83	267	=HYPERLINK("https://www.ncbi.nlm.nih.gov/nucleotide/KJ596510.1?report=genbank&log$=nucltop&blast_rank=34&RID=2A2TVR3E013","KJ596510.1")
Lemur catta MHC class II antigen DRB (Leca-DRB) gene, Leca-DRB*049 allele, partial cds	Lemur catta	243	243	96%	2e-59	89.18	202	=HYPERLINK("https://www.ncbi.nlm.nih.gov/nucleotide/KJ817248.1?report=genbank&log$=nucltop&blast_rank=35&RID=2A2TVR3E013","KJ817248.1")
PREDICTED: Equus quagga DLA class II histocompatibility antigen, DR-1 beta chain-like (LOC124226962), mRNA	Equus quagga	243	243	98%	2e-59	88.83	1161	=HYPERLINK("https://www.ncbi.nlm.nih.gov/nucleotide/XM_046640803.1?report=genbank&log$=nucltop&blast_rank=36&RID=2A2TVR3E013","XM_046640803.1")
Equus caballus strain standardbred #2446 MHC class II antigen (Eqca-DRB2) mRNA, Eqca-DRB2*00102 allele, complete cds	Equus caballus	243	243	98%	2e-59	88.83	1090	=HYPERLINK("https://www.ncbi.nlm.nih.gov/nucleotide/JQ254094.1?report=genbank&log$=nucltop&blast_rank=37&RID=2A2TVR3E013","JQ254094.1")
Equus caballus strain thoroughbred #3729 MHC class II antigen (Eqca-DRB2) mRNA, Eqca-DRB2*00101 allele, complete cds	Equus caballus	243	243	98%	2e-59	88.83	1090	=HYPERLINK("https://www.ncbi.nlm.nih.gov/nucleotide/JQ254090.1?report=genbank&log$=nucltop&blast_rank=38&RID=2A2TVR3E013","JQ254090.1")
Equus caballus breed Guizhou pony MHC class II antigen (DRB) gene, DRB25 allele, partial cds	Equus caballus	243	243	98%	2e-59	88.83	237	=HYPERLINK("https://www.ncbi.nlm.nih.gov/nucleotide/MT304805.1?report=genbank&log$=nucltop&blast_rank=39&RID=2A2TVR3E013","MT304805.1")
Equus caballus breed Guizhou pony MHC class II antigen (DRB) gene, DRB4 allele, partial cds	Equus caballus	243	243	98%	2e-59	88.83	237	=HYPERLINK("https://www.ncbi.nlm.nih.gov/nucleotide/MT304787.1?report=genbank&log$=nucltop&blast_rank=40&RID=2A2TVR3E013","MT304787.1")
Equus caballus MHC class II DR-beta chain (DRB), mRNA	Equus caballus	243	243	98%	2e-59	88.83	1185	=HYPERLINK("https://www.ncbi.nlm.nih.gov/nucleotide/NM_001142815.1?report=genbank&log$=nucltop&blast_rank=41&RID=2A2TVR3E013","NM_001142815.1")
Eulemur coronatus Euco-DRB gene for MHC class II antigen, exon 2, partial cds, allele:Euco-DRB*Wa02	Eulemur coronatus	243	243	96%	2e-59	89.18	202	=HYPERLINK("https://www.ncbi.nlm.nih.gov/nucleotide/AB078216.1?report=genbank&log$=nucltop&blast_rank=42&RID=2A2TVR3E013","AB078216.1")
Equus caballus MHC class II DR-beta (DRB) gene, exon 2, partial cds	Equus caballus	243	243	98%	2e-59	88.83	237	=HYPERLINK("https://www.ncbi.nlm.nih.gov/nucleotide/L76973.1?report=genbank&log$=nucltop&blast_rank=43&RID=2A2TVR3E013","L76973.1")
PREDICTED: Diceros bicornis minor H-2 class II histocompatibility antigen, E-S beta chain-like (LOC131413288), mRNA	Diceros bicornis minor	241	241	97%	7e-59	88.78	1334	=HYPERLINK("https://www.ncbi.nlm.nih.gov/nucleotide/XM_058553868.1?report=genbank&log$=nucltop&blast_rank=44&RID=2A2TVR3E013","XM_058553868.1")
Equus asinus x caballus isolate MU51 clone 1 MHC class II antigen (DRB) gene, partial cds	Equus asinus x Equus caballus	241	241	97%	7e-59	88.78	267	=HYPERLINK("https://www.ncbi.nlm.nih.gov/nucleotide/KJ596512.1?report=genbank&log$=nucltop&blast_rank=45&RID=2A2TVR3E013","KJ596512.1")
Macaca fascicularis mRNA for MHC class II antigen (Mafa-DRB gene), allele Mafa-DRB*W3:03:01, isolate Hippo	Macaca fascicularis	241	241	97%	7e-59	88.78	801	=HYPERLINK("https://www.ncbi.nlm.nih.gov/nucleotide/FR717370.1?report=genbank&log$=nucltop&blast_rank=46&RID=2A2TVR3E013","FR717370.1")
Macaca fascicularis MHC class II antigen (Mafa-DRB) mRNA, Mafa-DRB*W3:03:01 allele, partial cds	Macaca fascicularis	241	241	97%	7e-59	88.78	824	=HYPERLINK("https://www.ncbi.nlm.nih.gov/nucleotide/HM580016.1?report=genbank&log$=nucltop&blast_rank=47&RID=2A2TVR3E013","HM580016.1")
Macaca fascicularis partial Mafa-DRB gene for MHC class II antigen, Mafa-DRB*W30302 allele, isolate K390, exon 2	Macaca fascicularis	241	241	97%	7e-59	88.78	262	=HYPERLINK("https://www.ncbi.nlm.nih.gov/nucleotide/FN433709.1?report=genbank&log$=nucltop&blast_rank=48&RID=2A2TVR3E013","FN433709.1")
Macaca fascicularis MHC class II antigen (Mafa-DRB) gene, Mafa-DRB-G005d allele, exon 2 and partial cds	Macaca fascicularis	241	241	97%	7e-59	88.78	246	=HYPERLINK("https://www.ncbi.nlm.nih.gov/nucleotide/EF175140.1?report=genbank&log$=nucltop&blast_rank=49&RID=2A2TVR3E013","EF175140.1")
Macaca nemestrina isolate Nrb00015 MHC class II antigen (Mane-DRB) gene, Mane-DRB variant allele, partial cds	Macaca nemestrina	241	241	97%	7e-59	88.78	226	=HYPERLINK("https://www.ncbi.nlm.nih.gov/nucleotide/GU130523.1?report=genbank&log$=nucltop&blast_rank=50&RID=2A2TVR3E013","GU130523.1")
Macaca fascicularis partial Mafa-DRB*W3 gene for MHC class II antigen, Mafa-DRB*W303 allele, exon 2	Macaca fascicularis	241	241	97%	7e-59	88.78	270	=HYPERLINK("https://www.ncbi.nlm.nih.gov/nucleotide/AM086041.1?report=genbank&log$=nucltop&blast_rank=51&RID=2A2TVR3E013","AM086041.1")
Macaca fascicularis partial Mafa-DRB1 gene for MHC class II antigen, Mafa-DRB1*0314 allele, exon 2	Macaca fascicularis	241	241	97%	7e-59	88.78	270	=HYPERLINK("https://www.ncbi.nlm.nih.gov/nucleotide/AM086028.1?report=genbank&log$=nucltop&blast_rank=52&RID=2A2TVR3E013","AM086028.1")
Macaca mulatta mRNA for MHC class II antigen, Mamu-DRB1*0321 allele (DRB1 gene), isolate 4049	Macaca mulatta	241	241	97%	7e-59	88.78	801	=HYPERLINK("https://www.ncbi.nlm.nih.gov/nucleotide/AJ601352.1?report=genbank&log$=nucltop&blast_rank=53&RID=2A2TVR3E013","AJ601352.1")
Macaca mulatta Mamu-DRB mRNA for major histocompatibility complex class II, partial cds, clone:R90030DR18	Macaca mulatta	241	241	97%	7e-59	88.78	246	=HYPERLINK("https://www.ncbi.nlm.nih.gov/nucleotide/AB112048.1?report=genbank&log$=nucltop&blast_rank=54&RID=2A2TVR3E013","AB112048.1")
Macaca mulatta Mamu-DRB mRNA for major histocompatibility complex class II, partial cds, clone:R00209DR06	Macaca mulatta	241	241	97%	7e-59	88.78	246	=HYPERLINK("https://www.ncbi.nlm.nih.gov/nucleotide/AB112037.1?report=genbank&log$=nucltop&blast_rank=55&RID=2A2TVR3E013","AB112037.1")
Leopardus pardalis MHC class II DR antigen beta subunit (Lepa-DRB) gene, Lepa-DRB*020402 allele, exon 2 and partial cds	Leopardus pardalis	241	241	96%	7e-59	89.12	238	=HYPERLINK("https://www.ncbi.nlm.nih.gov/nucleotide/AF057903.1?report=genbank&log$=nucltop&blast_rank=56&RID=2A2TVR3E013","AF057903.1")
Leopardus pardalis MHC class II DR antigen beta subunit (Lepa-DRB) gene, Lepa-DRB*0203 allele, exon 2 and partial cds	Leopardus pardalis	241	241	96%	7e-59	89.12	238	=HYPERLINK("https://www.ncbi.nlm.nih.gov/nucleotide/AF057902.1?report=genbank&log$=nucltop&blast_rank=57&RID=2A2TVR3E013","AF057902.1")
Macaca fascicularis (individual isolate T80234) MHC-DRB1 class II (Mane-DRB1*13a) gene, exon 2, partial cds	Macaca nemestrina	241	241	97%	7e-59	88.78	243	=HYPERLINK("https://www.ncbi.nlm.nih.gov/nucleotide/L76676.1?report=genbank&log$=nucltop&blast_rank=58&RID=2A2TVR3E013","L76676.1")
PREDICTED: Lemur catta HLA class II histocompatibility antigen, DRB1 beta chain-like (LOC123631797), mRNA	Lemur catta	239	239	98%	2e-58	88.38	1220	=HYPERLINK("https://www.ncbi.nlm.nih.gov/nucleotide/XM_045541782.1?report=genbank&log$=nucltop&blast_rank=59&RID=2A2TVR3E013","XM_045541782.1")
Equus caballus strain Arabian #3750 MHC class II antigen (ELA-DRB2) mRNA, complete cds	Equus caballus	237	237	98%	9e-58	88.38	1090	=HYPERLINK("https://www.ncbi.nlm.nih.gov/nucleotide/MH792145.1?report=genbank&log$=nucltop&blast_rank=60&RID=2A2TVR3E013","MH792145.1")
Macaca fascicularis mRNA for MHC class II protein (Mafa-DRB1 gene), isolate VC149, allele Mafa-DRB1*03:23	Macaca fascicularis	237	237	95%	9e-58	89.01	801	=HYPERLINK("https://www.ncbi.nlm.nih.gov/nucleotide/LR133953.1?report=genbank&log$=nucltop&blast_rank=61&RID=2A2TVR3E013","LR133953.1")
Equus asinus MHC class II antigen (DRB2) gene, DRB2-Eqas-DRB2*0301 allele, exon 2 and partial cds	Equus asinus	237	237	98%	9e-58	88.32	260	=HYPERLINK("https://www.ncbi.nlm.nih.gov/nucleotide/MF997113.1?report=genbank&log$=nucltop&blast_rank=62&RID=2A2TVR3E013","MF997113.1")
Equus przewalskii MHC class II antigen (DRB2) pseudogene, DRB2-Eqpr-DRB2*0201 allele, partial sequence	Equus przewalskii	237	237	98%	9e-58	88.32	260	=HYPERLINK("https://www.ncbi.nlm.nih.gov/nucleotide/MF997103.1?report=genbank&log$=nucltop&blast_rank=63&RID=2A2TVR3E013","MF997103.1")
Equus caballus MHC class II antigen (DRB2) gene, DRB2-Eqca-DRB2*0701 allele, exon 2 and partial cds	Equus caballus	237	237	98%	9e-58	88.38	260	=HYPERLINK("https://www.ncbi.nlm.nih.gov/nucleotide/MF997101.1?report=genbank&log$=nucltop&blast_rank=64&RID=2A2TVR3E013","MF997101.1")
Equus asinus isolate LD4 clone 4 MHC class II antigen (DRB) gene, partial cds	Equus asinus	237	237	98%	9e-58	88.32	267	=HYPERLINK("https://www.ncbi.nlm.nih.gov/nucleotide/KJ596522.1?report=genbank&log$=nucltop&blast_rank=65&RID=2A2TVR3E013","KJ596522.1")
Equus asinus isolate LD9 clone 4 MHC class II antigen (DRB) gene, partial cds	Equus asinus	237	237	98%	9e-58	88.32	267	=HYPERLINK("https://www.ncbi.nlm.nih.gov/nucleotide/KJ596516.1?report=genbank&log$=nucltop&blast_rank=66&RID=2A2TVR3E013","KJ596516.1")
Equus asinus isolate PD33 clone 3 MHC class II antigen (DRB) gene, partial cds	Equus asinus	237	237	98%	9e-58	88.32	267	=HYPERLINK("https://www.ncbi.nlm.nih.gov/nucleotide/KJ596511.1?report=genbank&log$=nucltop&blast_rank=67&RID=2A2TVR3E013","KJ596511.1")
Equus caballus isolate MH4 clone 1 MHC class II antigen (DRB) gene, partial cds	Equus caballus	237	237	98%	9e-58	88.32	267	=HYPERLINK("https://www.ncbi.nlm.nih.gov/nucleotide/KJ596499.1?report=genbank&log$=nucltop&blast_rank=68&RID=2A2TVR3E013","KJ596499.1")
Lemur catta MHC class II antigen DRB (Leca-DRB) gene, Leca-DRB*047 allele, partial cds	Lemur catta	237	237	96%	9e-58	88.66	202	=HYPERLINK("https://www.ncbi.nlm.nih.gov/nucleotide/KJ817246.1?report=genbank&log$=nucltop&blast_rank=69&RID=2A2TVR3E013","KJ817246.1")
Lemur catta MHC class II antigen DRB (Leca-DRB) gene, Leca-DRB*046 allele, partial cds	Lemur catta	237	237	96%	9e-58	88.66	202	=HYPERLINK("https://www.ncbi.nlm.nih.gov/nucleotide/KJ817245.1?report=genbank&log$=nucltop&blast_rank=70&RID=2A2TVR3E013","KJ817245.1")
Lemur catta MHC class II antigen DRB (Leca-DRB) gene, Leca-DRB*044 allele, partial cds	Lemur catta	237	237	96%	9e-58	88.66	202	=HYPERLINK("https://www.ncbi.nlm.nih.gov/nucleotide/KJ817243.1?report=genbank&log$=nucltop&blast_rank=71&RID=2A2TVR3E013","KJ817243.1")
PREDICTED: Equus asinus DLA class II histocompatibility antigen, DR-1 beta chain (LOC106834618), transcript variant X2, mRNA	Equus asinus	237	237	98%	9e-58	88.32	1168	=HYPERLINK("https://www.ncbi.nlm.nih.gov/nucleotide/XM_044776364.1?report=genbank&log$=nucltop&blast_rank=72&RID=2A2TVR3E013","XM_044776364.1")
PREDICTED: Equus asinus DLA class II histocompatibility antigen, DR-1 beta chain (LOC106834618), transcript variant X1, mRNA	Equus asinus	237	237	98%	9e-58	88.32	1212	=HYPERLINK("https://www.ncbi.nlm.nih.gov/nucleotide/XM_044776363.1?report=genbank&log$=nucltop&blast_rank=73&RID=2A2TVR3E013","XM_044776363.1")
Macaca mulatta clone DRB10-11 MHC class II antigen mRNA, partial cds	Macaca mulatta	237	237	95%	9e-58	89.01	428	=HYPERLINK("https://www.ncbi.nlm.nih.gov/nucleotide/KF880636.1?report=genbank&log$=nucltop&blast_rank=74&RID=2A2TVR3E013","KF880636.1")
PREDICTED: Ursus maritimus DLA class II histocompatibility antigen, DR-1 beta chain-like (LOC103665517), mRNA	Ursus maritimus	237	237	96%	9e-58	88.78	1211	=HYPERLINK("https://www.ncbi.nlm.nih.gov/nucleotide/XM_008693469.2?report=genbank&log$=nucltop&blast_rank=75&RID=2A2TVR3E013","XM_008693469.2")
Macaca mulatta MHC class II DRB antigen (Mamu-DRB) mRNA, Mamu-DRB1*03:33 allele, partial cds	Macaca mulatta	237	237	95%	9e-58	89.01	537	=HYPERLINK("https://www.ncbi.nlm.nih.gov/nucleotide/JQ579542.1?report=genbank&log$=nucltop&blast_rank=76&RID=2A2TVR3E013","JQ579542.1")
Macaca fascicularis MHC class II antigen (Mafa-DRB) mRNA, Mafa-DRB1*03:23 allele, partial cds	Macaca fascicularis	237	237	95%	9e-58	89.01	437	=HYPERLINK("https://www.ncbi.nlm.nih.gov/nucleotide/HM579961.1?report=genbank&log$=nucltop&blast_rank=77&RID=2A2TVR3E013","HM579961.1")
Ursus arctos MHC-DRBgene, exon 2, partial sequence, allele: Urar-DRB*03	Ursus arctos	237	237	96%	9e-58	88.78	267	=HYPERLINK("https://www.ncbi.nlm.nih.gov/nucleotide/AB490459.1?report=genbank&log$=nucltop&blast_rank=78&RID=2A2TVR3E013","AB490459.1")
Macaca fascicularis MHC class II antigen (Mafa-DRB1) gene, Mafa-DRB1-H04 allele, exon 2 and partial cds	Macaca fascicularis	237	237	95%	9e-58	89.01	270	=HYPERLINK("https://www.ncbi.nlm.nih.gov/nucleotide/HM153023.1?report=genbank&log$=nucltop&blast_rank=79&RID=2A2TVR3E013","HM153023.1")
Macaca fascicularis MHC class II antigen (Mafa-DRB1) gene, Mafa-DRB1-H01 allele, exon 2 and partial cds	Macaca fascicularis	237	237	95%	9e-58	89.01	270	=HYPERLINK("https://www.ncbi.nlm.nih.gov/nucleotide/HM153020.1?report=genbank&log$=nucltop&blast_rank=80&RID=2A2TVR3E013","HM153020.1")
Macaca fascicularis partial Mafa-DRB1 gene for MHC class II antigen, Mafa-DRB1*0323 allele, isolate Cyn769, exon 2	Macaca fascicularis	237	237	95%	9e-58	89.01	262	=HYPERLINK("https://www.ncbi.nlm.nih.gov/nucleotide/FN433730.1?report=genbank&log$=nucltop&blast_rank=81&RID=2A2TVR3E013","FN433730.1")
Macaca fascicularis MHC class II antigen (Mafa-DRB) gene, Mafa-DRB-G027d allele, exon 2 and partial cds	Macaca fascicularis	237	237	95%	9e-58	89.01	246	=HYPERLINK("https://www.ncbi.nlm.nih.gov/nucleotide/EF175137.1?report=genbank&log$=nucltop&blast_rank=82&RID=2A2TVR3E013","EF175137.1")
Macaca nemestrina isolate Nrb00016 MHC class II antigen (Mane-DRB) gene, Mane-DRB variant allele, partial cds	Macaca nemestrina	237	237	95%	9e-58	89.01	226	=HYPERLINK("https://www.ncbi.nlm.nih.gov/nucleotide/GU130522.1?report=genbank&log$=nucltop&blast_rank=83&RID=2A2TVR3E013","GU130522.1")
Macaca mulatta Mamu-DRB mRNA for major histocompatibility complex class II, partial cds, clone:R91010DR02	Macaca mulatta	237	237	95%	9e-58	89.01	246	=HYPERLINK("https://www.ncbi.nlm.nih.gov/nucleotide/AB112043.1?report=genbank&log$=nucltop&blast_rank=84&RID=2A2TVR3E013","AB112043.1")
Eulemur macaco flavifrons Eumf-DRB gene for MHC class II antigen, exon 2, partial cds, allele:Eumf-DRB*Wb01	Eulemur flavifrons	237	237	96%	9e-58	88.66	202	=HYPERLINK("https://www.ncbi.nlm.nih.gov/nucleotide/AB078209.1?report=genbank&log$=nucltop&blast_rank=85&RID=2A2TVR3E013","AB078209.1")
Hapalemur griseus griseus Hagg-DRB gene for MHC class II antigen, exon 2, partial cds, allele:Hagg-DRB*Wb02	Hapalemur griseus griseus	237	237	96%	9e-58	88.66	202	=HYPERLINK("https://www.ncbi.nlm.nih.gov/nucleotide/AB078208.1?report=genbank&log$=nucltop&blast_rank=86&RID=2A2TVR3E013","AB078208.1")
Cheirogaleus major Chma-DRB gene for MHC class II antigen, exon 2, partial cds, allele:Chma-DRB*Wb01	Cheirogaleus major	237	237	96%	9e-58	88.66	202	=HYPERLINK("https://www.ncbi.nlm.nih.gov/nucleotide/AB078206.1?report=genbank&log$=nucltop&blast_rank=87&RID=2A2TVR3E013","AB078206.1")
Lemur catta Leca-DRB gene for MHC class II antigen, exon 2, partial cds, allele:Leca-DRB*Wc02	Lemur catta	237	237	95%	9e-58	89.01	202	=HYPERLINK("https://www.ncbi.nlm.nih.gov/nucleotide/AB078201.1?report=genbank&log$=nucltop&blast_rank=88&RID=2A2TVR3E013","AB078201.1")
Hapalemur aureus Haau-DRB gene for MHC class II antigen, exon 2, partial cds, allele:Haau-DRB*Wb01	Hapalemur aureus	237	237	96%	9e-58	88.66	202	=HYPERLINK("https://www.ncbi.nlm.nih.gov/nucleotide/AB078200.1?report=genbank&log$=nucltop&blast_rank=89&RID=2A2TVR3E013","AB078200.1")
Equus przewalskii MHC class II antigen Eqpr-DRB gene (Eqpr-DRB*1 allele), partial cds	Equus przewalskii	237	237	98%	9e-58	88.38	250	=HYPERLINK("https://www.ncbi.nlm.nih.gov/nucleotide/AF084187.1?report=genbank&log$=nucltop&blast_rank=90&RID=2A2TVR3E013","AF084187.1")
Macaca nemestrina (individual isolate M68003) MHC-DRB1 class II (Mane-DRB1*13b) gene, exon 2, partial cds	Macaca nemestrina	237	237	95%	9e-58	89.01	243	=HYPERLINK("https://www.ncbi.nlm.nih.gov/nucleotide/L76677.1?report=genbank&log$=nucltop&blast_rank=91&RID=2A2TVR3E013","L76677.1")
M.mulatta MHC DR-beta 1 gene encoding major histocompatibility complex	Macaca mulatta	237	237	95%	9e-58	89.01	246	=HYPERLINK("https://www.ncbi.nlm.nih.gov/nucleotide/Z26138.1?report=genbank&log$=nucltop&blast_rank=92&RID=2A2TVR3E013","Z26138.1")
PREDICTED: Panthera tigris DLA class II histocompatibility antigen, DR-1 beta chain (LOC102961248), mRNA	Panthera tigris	235	235	96%	3e-57	88.60	1207	=HYPERLINK("https://www.ncbi.nlm.nih.gov/nucleotide/XM_007093264.2?report=genbank&log$=nucltop&blast_rank=93&RID=2A2TVR3E013","XM_007093264.2")
Macaca mulatta isolate Rh9_6544-1 major histocompatibility complex genomic sequence	Macaca mulatta	235	235	97%	3e-57	88.27	19473	=HYPERLINK("https://www.ncbi.nlm.nih.gov/nucleotide/KT331720.1?report=genbank&log$=nucltop&blast_rank=94&RID=2A2TVR3E013","KT331720.1")
Macaca nemestrina mRNA for MHC class II protein (Mane-DRB1 gene), isolate RJ082, allele Mane-DRB1*04:06	Macaca nemestrina	235	235	97%	3e-57	88.38	801	=HYPERLINK("https://www.ncbi.nlm.nih.gov/nucleotide/LN998221.1?report=genbank&log$=nucltop&blast_rank=95&RID=2A2TVR3E013","LN998221.1")
Macaca nemestrina MHC class II antigen (Mane-DRB1) mRNA, Mane-DRB1*03:nov:04 allele, partial cds	Macaca nemestrina	235	235	97%	3e-57	88.27	244	=HYPERLINK("https://www.ncbi.nlm.nih.gov/nucleotide/KJ801769.1?report=genbank&log$=nucltop&blast_rank=96&RID=2A2TVR3E013","KJ801769.1")
Macaca fascicularis MHC class II DRB antigen (Mafa-DRB) mRNA, Mafa-DRB1*03:04 allele, partial cds	Macaca fascicularis	235	235	97%	3e-57	88.27	537	=HYPERLINK("https://www.ncbi.nlm.nih.gov/nucleotide/JQ579582.1?report=genbank&log$=nucltop&blast_rank=97&RID=2A2TVR3E013","JQ579582.1")
Macaca mulatta MHC class II DRB antigen (Mamu-DRB) mRNA, Mamu-DRB1*03:37 allele, partial cds	Macaca mulatta	235	235	97%	3e-57	88.27	537	=HYPERLINK("https://www.ncbi.nlm.nih.gov/nucleotide/JQ579545.1?report=genbank&log$=nucltop&blast_rank=98&RID=2A2TVR3E013","JQ579545.1")
Macaca fascicularis MHC class II DRB antigen (Mafa-DRB) mRNA, Mafa-DRB*W3:19 allele, partial cds	Macaca fascicularis	235	235	97%	3e-57	88.27	537	=HYPERLINK("https://www.ncbi.nlm.nih.gov/nucleotide/JQ579472.1?report=genbank&log$=nucltop&blast_rank=99&RID=2A2TVR3E013","JQ579472.1")
Macaca fuscata MHC class II antigen (Mafu-DRB) mRNA, Mafu-DRB*009nov01 allele, partial cds	Macaca fuscata	235	235	97%	3e-57	88.27	537	=HYPERLINK("https://www.ncbi.nlm.nih.gov/nucleotide/JF974324.1?report=genbank&log$=nucltop&blast_rank=100&RID=2A2TVR3E013","JF974324.1")
