## Supplementary material for "Characterization of both major histocompatibility complex classes in a wild social mammal: the banded mongoose": Blast results - MHCII DRB exon 2: 2A2TVR3E013-Alignment-Descriptions Query 2 - Mumu-DRB_04.csv

Description	Scientific Name	Max Score	Total Score	Query Cover	E value	Per. ident	Acc. Len	Accession
PREDICTED: Suricata suricatta DLA class II histocompatibility antigen, DR-1 beta chain-like (LOC115295561), transcript variant X6, mRNA	Suricata suricatta	255	255	98%	2e-63	89.90	1215	=HYPERLINK("https://www.ncbi.nlm.nih.gov/nucleotide/XM_029943554.1?report=genbank&log$=nucltop&blast_rank=1&RID=2A2TVR3E013","XM_029943554.1")
PREDICTED: Suricata suricatta DLA class II histocompatibility antigen, DR-1 beta chain-like (LOC115295561), transcript variant X5, mRNA	Suricata suricatta	255	255	98%	2e-63	89.90	970	=HYPERLINK("https://www.ncbi.nlm.nih.gov/nucleotide/XM_029943552.1?report=genbank&log$=nucltop&blast_rank=2&RID=2A2TVR3E013","XM_029943552.1")
PREDICTED: Suricata suricatta DLA class II histocompatibility antigen, DR-1 beta chain-like (LOC115295561), transcript variant X4, mRNA	Suricata suricatta	255	255	98%	2e-63	89.90	1272	=HYPERLINK("https://www.ncbi.nlm.nih.gov/nucleotide/XM_029943551.1?report=genbank&log$=nucltop&blast_rank=3&RID=2A2TVR3E013","XM_029943551.1")
PREDICTED: Suricata suricatta DLA class II histocompatibility antigen, DR-1 beta chain-like (LOC115295561), transcript variant X3, mRNA	Suricata suricatta	255	255	98%	2e-63	89.90	1296	=HYPERLINK("https://www.ncbi.nlm.nih.gov/nucleotide/XM_029943550.1?report=genbank&log$=nucltop&blast_rank=4&RID=2A2TVR3E013","XM_029943550.1")
PREDICTED: Suricata suricatta DLA class II histocompatibility antigen, DR-1 beta chain-like (LOC115295561), transcript variant X2, mRNA	Suricata suricatta	255	255	98%	2e-63	89.90	1278	=HYPERLINK("https://www.ncbi.nlm.nih.gov/nucleotide/XM_029943549.1?report=genbank&log$=nucltop&blast_rank=5&RID=2A2TVR3E013","XM_029943549.1")
PREDICTED: Suricata suricatta DLA class II histocompatibility antigen, DR-1 beta chain-like (LOC115295561), transcript variant X1, mRNA	Suricata suricatta	255	255	98%	2e-63	89.90	1182	=HYPERLINK("https://www.ncbi.nlm.nih.gov/nucleotide/XM_029943548.1?report=genbank&log$=nucltop&blast_rank=6&RID=2A2TVR3E013","XM_029943548.1")
Leopardus guigna MHC class II antigen (Lgui-MHCII) gene, Lgui-MHCII*08 allele, exon 2 and partial cds	Leopardus guigna	252	252	96%	3e-62	90.16	237	=HYPERLINK("https://www.ncbi.nlm.nih.gov/nucleotide/OQ932901.1?report=genbank&log$=nucltop&blast_rank=7&RID=2A2TVR3E013","OQ932901.1")
PREDICTED: Hyaena hyaena DLA class II histocompatibility antigen, DR-1 beta chain-like (LOC120238168), mRNA	Hyaena hyaena	252	252	97%	3e-62	89.80	1194	=HYPERLINK("https://www.ncbi.nlm.nih.gov/nucleotide/XM_039241795.1?report=genbank&log$=nucltop&blast_rank=8&RID=2A2TVR3E013","XM_039241795.1")
PREDICTED: Ceratotherium simum simum HLA class II histocompatibility antigen, DRB1-4 beta chain (LOC101406527), mRNA	Ceratotherium simum simum	250	250	97%	1e-61	89.74	906	=HYPERLINK("https://www.ncbi.nlm.nih.gov/nucleotide/XM_014782862.1?report=genbank&log$=nucltop&blast_rank=9&RID=2A2TVR3E013","XM_014782862.1")
Equus caballus breed Guizhou pony MHC class II antigen (DRB) gene, DRB24 allele, partial cds	Equus caballus	248	248	98%	4e-61	89.34	237	=HYPERLINK("https://www.ncbi.nlm.nih.gov/nucleotide/MT304804.1?report=genbank&log$=nucltop&blast_rank=10&RID=2A2TVR3E013","MT304804.1")
Equus asinus x caballus isolate MU51 clone 1 MHC class II antigen (DRB) gene, partial cds	Equus asinus x Equus caballus	246	246	97%	1e-60	89.29	267	=HYPERLINK("https://www.ncbi.nlm.nih.gov/nucleotide/KJ596512.1?report=genbank&log$=nucltop&blast_rank=11&RID=2A2TVR3E013","KJ596512.1")
PREDICTED: Hyaena hyaena DLA class II histocompatibility antigen, DR-1 beta chain-like (LOC120238167), mRNA	Hyaena hyaena	246	246	97%	1e-60	89.34	1211	=HYPERLINK("https://www.ncbi.nlm.nih.gov/nucleotide/XM_039241794.1?report=genbank&log$=nucltop&blast_rank=12&RID=2A2TVR3E013","XM_039241794.1")
Macaca fascicularis mRNA for MHC class II antigen (Mafa-DRB gene), allele Mafa-DRB*W3:03:01, isolate Hippo	Macaca fascicularis	246	246	97%	1e-60	89.29	801	=HYPERLINK("https://www.ncbi.nlm.nih.gov/nucleotide/FR717370.1?report=genbank&log$=nucltop&blast_rank=13&RID=2A2TVR3E013","FR717370.1")
Macaca fascicularis MHC class II antigen (Mafa-DRB) mRNA, Mafa-DRB*W3:03:01 allele, partial cds	Macaca fascicularis	246	246	97%	1e-60	89.29	824	=HYPERLINK("https://www.ncbi.nlm.nih.gov/nucleotide/HM580016.1?report=genbank&log$=nucltop&blast_rank=14&RID=2A2TVR3E013","HM580016.1")
Macaca fascicularis partial Mafa-DRB gene for MHC class II antigen, Mafa-DRB*W30302 allele, isolate K390, exon 2	Macaca fascicularis	246	246	97%	1e-60	89.29	262	=HYPERLINK("https://www.ncbi.nlm.nih.gov/nucleotide/FN433709.1?report=genbank&log$=nucltop&blast_rank=15&RID=2A2TVR3E013","FN433709.1")
Macaca fascicularis MHC class II antigen (Mafa-DRB) gene, Mafa-DRB-G005d allele, exon 2 and partial cds	Macaca fascicularis	246	246	97%	1e-60	89.29	246	=HYPERLINK("https://www.ncbi.nlm.nih.gov/nucleotide/EF175140.1?report=genbank&log$=nucltop&blast_rank=16&RID=2A2TVR3E013","EF175140.1")
Macaca fascicularis partial Mafa-DRB*W3 gene for MHC class II antigen, Mafa-DRB*W303 allele, exon 2	Macaca fascicularis	246	246	97%	1e-60	89.29	270	=HYPERLINK("https://www.ncbi.nlm.nih.gov/nucleotide/AM086041.1?report=genbank&log$=nucltop&blast_rank=17&RID=2A2TVR3E013","AM086041.1")
Leopardus pardalis MHC class II DR antigen beta subunit (Lepa-DRB) gene, Lepa-DRB*0203 allele, exon 2 and partial cds	Leopardus pardalis	246	246	96%	1e-60	89.64	238	=HYPERLINK("https://www.ncbi.nlm.nih.gov/nucleotide/AF057902.1?report=genbank&log$=nucltop&blast_rank=18&RID=2A2TVR3E013","AF057902.1")
Equus zebra MHC class II antigen (DRB2) gene, DRB2-Eqze-DRB2*0101 allele, exon 2 and partial cds	Equus zebra	243	243	98%	2e-59	88.83	260	=HYPERLINK("https://www.ncbi.nlm.nih.gov/nucleotide/MF997105.1?report=genbank&log$=nucltop&blast_rank=19&RID=2A2TVR3E013","MF997105.1")
Equus przewalskii MHC class II antigen (DRB2) pseudogene, DRB2-Eqpr-DRB2*0201 allele, partial sequence	Equus przewalskii	243	243	98%	2e-59	88.83	260	=HYPERLINK("https://www.ncbi.nlm.nih.gov/nucleotide/MF997103.1?report=genbank&log$=nucltop&blast_rank=20&RID=2A2TVR3E013","MF997103.1")
Equus caballus MHC class II antigen (DRB2) gene, DRB2-Eqca-DRB2*00201 allele, exon 2 and partial cds	Equus caballus	243	243	98%	2e-59	88.83	260	=HYPERLINK("https://www.ncbi.nlm.nih.gov/nucleotide/MF997097.1?report=genbank&log$=nucltop&blast_rank=21&RID=2A2TVR3E013","MF997097.1")
Equus caballus genome assembly, chromosome: 20	Equus caballus	243	915	98%	2e-59	88.83	65533053	=HYPERLINK("https://www.ncbi.nlm.nih.gov/nucleotide/OZ027732.1?report=genbank&log$=nucltop&blast_rank=22&RID=2A2TVR3E013","OZ027732.1")
Equus caballus MHC class II region on chromosome ECA20	Equus caballus	243	840	98%	2e-59	88.83	1165328	=HYPERLINK("https://www.ncbi.nlm.nih.gov/nucleotide/LT745777.1?report=genbank&log$=nucltop&blast_rank=23&RID=2A2TVR3E013","LT745777.1")
Equus caballus genome assembly, chromosome: 20	Equus caballus	243	915	98%	2e-59	88.83	65146860	=HYPERLINK("https://www.ncbi.nlm.nih.gov/nucleotide/OZ014265.2?report=genbank&log$=nucltop&blast_rank=24&RID=2A2TVR3E013","OZ014265.2")
Equus asinus isolate LD4 clone 4 MHC class II antigen (DRB) gene, partial cds	Equus asinus	243	243	98%	2e-59	88.83	267	=HYPERLINK("https://www.ncbi.nlm.nih.gov/nucleotide/KJ596522.1?report=genbank&log$=nucltop&blast_rank=25&RID=2A2TVR3E013","KJ596522.1")
Lemur catta MHC class II antigen DRB (Leca-DRB) gene, Leca-DRB*048 allele, partial cds	Lemur catta	243	243	96%	2e-59	89.18	202	=HYPERLINK("https://www.ncbi.nlm.nih.gov/nucleotide/KJ817247.1?report=genbank&log$=nucltop&blast_rank=26&RID=2A2TVR3E013","KJ817247.1")
Lemur catta MHC class II antigen DRB (Leca-DRB) gene, Leca-DRB*041 allele, partial cds	Lemur catta	243	243	96%	2e-59	89.18	202	=HYPERLINK("https://www.ncbi.nlm.nih.gov/nucleotide/KJ817240.1?report=genbank&log$=nucltop&blast_rank=27&RID=2A2TVR3E013","KJ817240.1")
PREDICTED: Equus przewalskii HLA class II histocompatibility antigen, DRB1-4 beta chain-like (LOC103545294), partial mRNA	Equus przewalskii	243	243	98%	2e-59	88.83	529	=HYPERLINK("https://www.ncbi.nlm.nih.gov/nucleotide/XM_008511984.1?report=genbank&log$=nucltop&blast_rank=28&RID=2A2TVR3E013","XM_008511984.1")
PREDICTED: Equus asinus DLA class II histocompatibility antigen, DR-1 beta chain (LOC106834618), transcript variant X2, mRNA	Equus asinus	243	243	98%	2e-59	88.83	1168	=HYPERLINK("https://www.ncbi.nlm.nih.gov/nucleotide/XM_044776364.1?report=genbank&log$=nucltop&blast_rank=29&RID=2A2TVR3E013","XM_044776364.1")
PREDICTED: Equus asinus DLA class II histocompatibility antigen, DR-1 beta chain (LOC106834618), transcript variant X1, mRNA	Equus asinus	243	243	98%	2e-59	88.83	1212	=HYPERLINK("https://www.ncbi.nlm.nih.gov/nucleotide/XM_044776363.1?report=genbank&log$=nucltop&blast_rank=30&RID=2A2TVR3E013","XM_044776363.1")
Equus caballus strain thoroughbred #3474 MHC class II antigen (Eqca-DRB2) mRNA, Eqca-DRB2*00201 allele, complete cds	Equus caballus	243	243	98%	2e-59	88.83	1090	=HYPERLINK("https://www.ncbi.nlm.nih.gov/nucleotide/JQ254091.1?report=genbank&log$=nucltop&blast_rank=31&RID=2A2TVR3E013","JQ254091.1")
Equus caballus clone 437-209 microsatellite sequence	Equus caballus	243	243	98%	2e-59	88.83	516	=HYPERLINK("https://www.ncbi.nlm.nih.gov/nucleotide/JQ769154.1?report=genbank&log$=nucltop&blast_rank=32&RID=2A2TVR3E013","JQ769154.1")
Equus caballus breed Guizhou pony MHC class II antigen (DRB) gene, DRB21 allele, partial cds	Equus caballus	243	243	98%	2e-59	88.83	237	=HYPERLINK("https://www.ncbi.nlm.nih.gov/nucleotide/MT304802.1?report=genbank&log$=nucltop&blast_rank=33&RID=2A2TVR3E013","MT304802.1")
Equus caballus breed Guizhou pony MHC class II antigen (DRB) gene, DRB19 allele, partial cds	Equus caballus	243	243	98%	2e-59	88.83	237	=HYPERLINK("https://www.ncbi.nlm.nih.gov/nucleotide/MT304800.1?report=genbank&log$=nucltop&blast_rank=34&RID=2A2TVR3E013","MT304800.1")
Equus caballus breed Guizhou pony MHC class II antigen (DRB) gene, DRB3 allele, partial cds	Equus caballus	243	243	98%	2e-59	88.83	237	=HYPERLINK("https://www.ncbi.nlm.nih.gov/nucleotide/MT304786.1?report=genbank&log$=nucltop&blast_rank=35&RID=2A2TVR3E013","MT304786.1")
Leopardus pardalis MHC class II DR antigen beta subunit (Lepa-DRB) gene, Lepa-DRB*0206 allele, exon 2 and partial cds	Leopardus pardalis	243	243	95%	2e-59	89.53	238	=HYPERLINK("https://www.ncbi.nlm.nih.gov/nucleotide/AF057905.1?report=genbank&log$=nucltop&blast_rank=36&RID=2A2TVR3E013","AF057905.1")
Leopardus pardalis MHC class II DR antigen beta subunit (Lepa-DRB) gene, Lepa-DRB*0205 allele, exon 2 and partial cds	Leopardus pardalis	243	243	95%	2e-59	89.53	238	=HYPERLINK("https://www.ncbi.nlm.nih.gov/nucleotide/AF057904.1?report=genbank&log$=nucltop&blast_rank=37&RID=2A2TVR3E013","AF057904.1")
Equus przewalskii MHC class II antigen Eqpr-DRB gene (Eqpr-DRB*5 allele), partial cds	Equus przewalskii	243	243	98%	2e-59	88.83	250	=HYPERLINK("https://www.ncbi.nlm.nih.gov/nucleotide/AF084191.1?report=genbank&log$=nucltop&blast_rank=38&RID=2A2TVR3E013","AF084191.1")
Macaca fascicularis mRNA for MHC class II protein (Mafa-DRB gene), isolate VC179, allele Mafa-DRB*W003:07	Macaca fascicularis	241	241	97%	7e-59	88.78	768	=HYPERLINK("https://www.ncbi.nlm.nih.gov/nucleotide/LR133971.1?report=genbank&log$=nucltop&blast_rank=39&RID=2A2TVR3E013","LR133971.1")
Equus caballus MHC class II antigen (DRB2) gene, DRB2-Eqca-DRB2*0601 allele, exon 2 and partial cds	Equus caballus	241	241	97%	7e-59	88.78	260	=HYPERLINK("https://www.ncbi.nlm.nih.gov/nucleotide/MF997100.1?report=genbank&log$=nucltop&blast_rank=40&RID=2A2TVR3E013","MF997100.1")
Panthera pardus fusca clone C5.9 MHC class II antigen (Papa-DRB MHCII) gene, partial cds	Panthera pardus fusca	241	241	96%	7e-59	89.12	246	=HYPERLINK("https://www.ncbi.nlm.nih.gov/nucleotide/KT781789.1?report=genbank&log$=nucltop&blast_rank=41&RID=2A2TVR3E013","KT781789.1")
Macaca fascicularis MHC class II DRB antigen (Mafa-DRB) mRNA, Mafa-DRB*W3:19 allele, partial cds	Macaca fascicularis	241	241	97%	7e-59	88.78	537	=HYPERLINK("https://www.ncbi.nlm.nih.gov/nucleotide/JQ579472.1?report=genbank&log$=nucltop&blast_rank=42&RID=2A2TVR3E013","JQ579472.1")
Hyaena hyaena clone 4_13 MHC class II antigen (Hyhy-DRB) gene, exon 2 and partial cds	Hyaena hyaena	241	241	96%	7e-59	89.12	201	=HYPERLINK("https://www.ncbi.nlm.nih.gov/nucleotide/JN985764.1?report=genbank&log$=nucltop&blast_rank=43&RID=2A2TVR3E013","JN985764.1")
Macaca fascicularis isolate Nrc00025 MHC class II antigen (Mafa-DRB) gene, partial cds	Macaca fascicularis	241	241	97%	7e-59	88.78	226	=HYPERLINK("https://www.ncbi.nlm.nih.gov/nucleotide/HM236225.1?report=genbank&log$=nucltop&blast_rank=44&RID=2A2TVR3E013","HM236225.1")
Macaca fascicularis MHC class II antigen (Mafa-DRB) gene, Mafa-DRB*cyn005c allele, exon 2 and partial cds	Macaca fascicularis	241	241	97%	7e-59	88.78	246	=HYPERLINK("https://www.ncbi.nlm.nih.gov/nucleotide/AF492344.1?report=genbank&log$=nucltop&blast_rank=45&RID=2A2TVR3E013","AF492344.1")
Macaca silenus MHC class II antigen (Masi-DRB) gene, Masi-DRB*W301 allele, exon 2 and partial cds	Macaca silenus	241	241	97%	7e-59	88.78	246	=HYPERLINK("https://www.ncbi.nlm.nih.gov/nucleotide/AY172142.1?report=genbank&log$=nucltop&blast_rank=46&RID=2A2TVR3E013","AY172142.1")
Leopardus pardalis MHC class II DR antigen beta subunit (Lepa-DRB) gene, Lepa-DRB*0701 allele, exon 2 and partial cds	Leopardus pardalis	241	241	96%	7e-59	89.12	238	=HYPERLINK("https://www.ncbi.nlm.nih.gov/nucleotide/AF057891.1?report=genbank&log$=nucltop&blast_rank=47&RID=2A2TVR3E013","AF057891.1")
Leopardus pardalis MHC class II DR antigen beta subunit (Lepa-DRB) gene, Lepa-DRB*0204 allele, exon 2 and partial cds	Leopardus pardalis	241	241	96%	7e-59	89.12	238	=HYPERLINK("https://www.ncbi.nlm.nih.gov/nucleotide/AF057809.1?report=genbank&log$=nucltop&blast_rank=48&RID=2A2TVR3E013","AF057809.1")
Macaca fascicularis (individual isolate 2368) MHC-DRB class II (Mafa-DRB*03a) gene, exon 2, partial cds	Macaca fascicularis	241	241	97%	7e-59	88.78	243	=HYPERLINK("https://www.ncbi.nlm.nih.gov/nucleotide/L76981.1?report=genbank&log$=nucltop&blast_rank=49&RID=2A2TVR3E013","L76981.1")
Equus quagga burchellii MHC class II antigen (DRB2) gene, DRB2-Eqbu-DRB2*0501 allele, exon 2 and partial cds	Equus quagga burchellii	237	237	98%	9e-58	88.32	260	=HYPERLINK("https://www.ncbi.nlm.nih.gov/nucleotide/MF997110.1?report=genbank&log$=nucltop&blast_rank=50&RID=2A2TVR3E013","MF997110.1")
Equus quagga burchellii MHC class II antigen (DRB2) gene, DRB2-Eqbu-DRB2*0201 allele, exon 2 and partial cds	Equus quagga burchellii	237	237	98%	9e-58	88.32	260	=HYPERLINK("https://www.ncbi.nlm.nih.gov/nucleotide/MF997107.1?report=genbank&log$=nucltop&blast_rank=51&RID=2A2TVR3E013","MF997107.1")
Equus caballus MHC class II antigen (DRB2) gene, DRB2-Eqca-DRB2*00101 allele, exon 2 and partial cds	Equus caballus	237	237	98%	9e-58	88.32	260	=HYPERLINK("https://www.ncbi.nlm.nih.gov/nucleotide/MF997096.1?report=genbank&log$=nucltop&blast_rank=52&RID=2A2TVR3E013","MF997096.1")
Equus asinus isolate LD13 clone 5 MHC class II antigen (DRB) gene, partial cds	Equus asinus	237	237	98%	9e-58	88.44	267	=HYPERLINK("https://www.ncbi.nlm.nih.gov/nucleotide/KJ596514.1?report=genbank&log$=nucltop&blast_rank=53&RID=2A2TVR3E013","KJ596514.1")
Equus asinus isolate LD3 clone 3 MHC class II antigen (DRB) gene, partial cds	Equus asinus	237	237	98%	9e-58	88.32	267	=HYPERLINK("https://www.ncbi.nlm.nih.gov/nucleotide/KJ596510.1?report=genbank&log$=nucltop&blast_rank=54&RID=2A2TVR3E013","KJ596510.1")
Lemur catta MHC class II antigen DRB (Leca-DRB) gene, Leca-DRB*049 allele, partial cds	Lemur catta	237	237	96%	9e-58	88.66	202	=HYPERLINK("https://www.ncbi.nlm.nih.gov/nucleotide/KJ817248.1?report=genbank&log$=nucltop&blast_rank=55&RID=2A2TVR3E013","KJ817248.1")
PREDICTED: Equus quagga DLA class II histocompatibility antigen, DR-1 beta chain-like (LOC124226962), mRNA	Equus quagga	237	237	98%	9e-58	88.32	1161	=HYPERLINK("https://www.ncbi.nlm.nih.gov/nucleotide/XM_046640803.1?report=genbank&log$=nucltop&blast_rank=56&RID=2A2TVR3E013","XM_046640803.1")
Equus caballus strain standardbred #2446 MHC class II antigen (Eqca-DRB2) mRNA, Eqca-DRB2*00102 allele, complete cds	Equus caballus	237	237	98%	9e-58	88.32	1090	=HYPERLINK("https://www.ncbi.nlm.nih.gov/nucleotide/JQ254094.1?report=genbank&log$=nucltop&blast_rank=57&RID=2A2TVR3E013","JQ254094.1")
Equus caballus strain thoroughbred #3729 MHC class II antigen (Eqca-DRB2) mRNA, Eqca-DRB2*00101 allele, complete cds	Equus caballus	237	237	98%	9e-58	88.32	1090	=HYPERLINK("https://www.ncbi.nlm.nih.gov/nucleotide/JQ254090.1?report=genbank&log$=nucltop&blast_rank=58&RID=2A2TVR3E013","JQ254090.1")
Equus caballus breed Guizhou pony MHC class II antigen (DRB) gene, DRB4 allele, partial cds	Equus caballus	237	237	98%	9e-58	88.32	237	=HYPERLINK("https://www.ncbi.nlm.nih.gov/nucleotide/MT304787.1?report=genbank&log$=nucltop&blast_rank=59&RID=2A2TVR3E013","MT304787.1")
Macaca nemestrina isolate Nrb00030 MHC class II antigen (Mane-DRB) gene, partial cds	Macaca nemestrina	237	237	95%	9e-58	89.01	226	=HYPERLINK("https://www.ncbi.nlm.nih.gov/nucleotide/HM236270.1?report=genbank&log$=nucltop&blast_rank=60&RID=2A2TVR3E013","HM236270.1")
Equus caballus MHC class II DR-beta chain (DRB), mRNA	Equus caballus	237	237	98%	9e-58	88.32	1185	=HYPERLINK("https://www.ncbi.nlm.nih.gov/nucleotide/NM_001142815.1?report=genbank&log$=nucltop&blast_rank=61&RID=2A2TVR3E013","NM_001142815.1")
Eulemur coronatus Euco-DRB gene for MHC class II antigen, exon 2, partial cds, allele:Euco-DRB*Wa02	Eulemur coronatus	237	237	96%	9e-58	88.66	202	=HYPERLINK("https://www.ncbi.nlm.nih.gov/nucleotide/AB078216.1?report=genbank&log$=nucltop&blast_rank=62&RID=2A2TVR3E013","AB078216.1")
Equus przewalskii MHC class II antigen Eqpr-DRB gene (Eqpr-DRB*6 allele), partial sequence	Equus przewalskii	237	237	98%	9e-58	88.38	250	=HYPERLINK("https://www.ncbi.nlm.nih.gov/nucleotide/AF084192.1?report=genbank&log$=nucltop&blast_rank=63&RID=2A2TVR3E013","AF084192.1")
Equus caballus MHC class II DR-beta (DRB) gene, exon 2, partial cds	Equus caballus	237	237	98%	9e-58	88.32	237	=HYPERLINK("https://www.ncbi.nlm.nih.gov/nucleotide/L76973.1?report=genbank&log$=nucltop&blast_rank=64&RID=2A2TVR3E013","L76973.1")
PREDICTED: Marmota flaviventris HLA class II histocompatibility antigen, DRB1 beta chain-like (LOC114082015), partial mRNA	Marmota flaviventris	235	235	97%	3e-57	88.27	843	=HYPERLINK("https://www.ncbi.nlm.nih.gov/nucleotide/XM_027923469.2?report=genbank&log$=nucltop&blast_rank=65&RID=2A2TVR3E013","XM_027923469.2")
Macaca fascicularis mRNA for MHC class II beta-chain (Mafa-DRB gene), isolate AC194, allele Mafa-DRB*W003:19	Macaca fascicularis	235	235	97%	3e-57	88.27	801	=HYPERLINK("https://www.ncbi.nlm.nih.gov/nucleotide/LR594628.1?report=genbank&log$=nucltop&blast_rank=66&RID=2A2TVR3E013","LR594628.1")
Prionailurus bengalensis Prbe-DRB gene for MHC class II antigen, partial cds, allele: Prbe-DBR*402	Prionailurus bengalensis	235	235	96%	3e-57	88.60	237	=HYPERLINK("https://www.ncbi.nlm.nih.gov/nucleotide/LC216219.1?report=genbank&log$=nucltop&blast_rank=67&RID=2A2TVR3E013","LC216219.1")
Panthera pardus fusca clone C1.9 MHC class II antigen (Papa-DRB MHCII) gene, partial cds	Panthera pardus fusca	235	235	96%	3e-57	88.60	246	=HYPERLINK("https://www.ncbi.nlm.nih.gov/nucleotide/KT781769.1?report=genbank&log$=nucltop&blast_rank=68&RID=2A2TVR3E013","KT781769.1")
Panthera pardus fusca clone C1.8 MHC class II antigen (Papa-DRB MHCII) gene, partial cds	Panthera pardus fusca	235	235	96%	3e-57	88.60	246	=HYPERLINK("https://www.ncbi.nlm.nih.gov/nucleotide/KT781768.1?report=genbank&log$=nucltop&blast_rank=69&RID=2A2TVR3E013","KT781768.1")
Panthera pardus fusca clone C1.7 MHC class II antigen (Papa-DRB MHCII) gene, partial cds	Panthera pardus fusca	235	235	96%	3e-57	88.60	246	=HYPERLINK("https://www.ncbi.nlm.nih.gov/nucleotide/KT781767.1?report=genbank&log$=nucltop&blast_rank=70&RID=2A2TVR3E013","KT781767.1")
Panthera pardus fusca clone C1.6 MHC class II antigen (Papa-DRB MHCII) gene, partial cds	Panthera pardus fusca	235	235	96%	3e-57	88.60	246	=HYPERLINK("https://www.ncbi.nlm.nih.gov/nucleotide/KT781766.1?report=genbank&log$=nucltop&blast_rank=71&RID=2A2TVR3E013","KT781766.1")
Panthera pardus fusca clone C1.5 MHC class II antigen (Papa-DRB MHCII) gene, partial cds	Panthera pardus fusca	235	235	96%	3e-57	88.60	246	=HYPERLINK("https://www.ncbi.nlm.nih.gov/nucleotide/KT781765.1?report=genbank&log$=nucltop&blast_rank=72&RID=2A2TVR3E013","KT781765.1")
Panthera pardus fusca clone C1.4 MHC class II antigen (Papa-DRB MHCII) gene, partial cds	Panthera pardus fusca	235	235	96%	3e-57	88.60	246	=HYPERLINK("https://www.ncbi.nlm.nih.gov/nucleotide/KT781764.1?report=genbank&log$=nucltop&blast_rank=73&RID=2A2TVR3E013","KT781764.1")
Panthera pardus fusca clone C1.3 MHC class II antigen (Papa-DRB MHCII) gene, partial cds	Panthera pardus fusca	235	235	96%	3e-57	88.60	246	=HYPERLINK("https://www.ncbi.nlm.nih.gov/nucleotide/KT781763.1?report=genbank&log$=nucltop&blast_rank=74&RID=2A2TVR3E013","KT781763.1")
Panthera pardus fusca clone C1.2 MHC class II antigen (Papa-DRB MHCII) gene, partial cds	Panthera pardus fusca	235	235	96%	3e-57	88.60	246	=HYPERLINK("https://www.ncbi.nlm.nih.gov/nucleotide/KT781762.1?report=genbank&log$=nucltop&blast_rank=75&RID=2A2TVR3E013","KT781762.1")
Panthera pardus fusca clone C1.1 MHC class II antigen (Papa-DRB MHCII) gene, partial cds	Panthera pardus fusca	235	235	96%	3e-57	88.60	246	=HYPERLINK("https://www.ncbi.nlm.nih.gov/nucleotide/KT781761.1?report=genbank&log$=nucltop&blast_rank=76&RID=2A2TVR3E013","KT781761.1")
PREDICTED: Diceros bicornis minor H-2 class II histocompatibility antigen, E-S beta chain-like (LOC131413288), mRNA	Diceros bicornis minor	235	235	97%	3e-57	88.27	1334	=HYPERLINK("https://www.ncbi.nlm.nih.gov/nucleotide/XM_058553868.1?report=genbank&log$=nucltop&blast_rank=77&RID=2A2TVR3E013","XM_058553868.1")
Macaca mulatta gene for MHC class I antigen (Mamu-DRB gene), isolate H98X, allele Mamu-DRB_W003_03_01_nov-49	Macaca mulatta	235	235	97%	3e-57	88.27	3657	=HYPERLINK("https://www.ncbi.nlm.nih.gov/nucleotide/OX377331.1?report=genbank&log$=nucltop&blast_rank=78&RID=2A2TVR3E013","OX377331.1")
Rhinopithecus roxellana MHC class II antigen (Rhro-DRB) gene, Rhro-DRB*21 allele, exon 2 and partial cds	Rhinopithecus roxellana	235	235	97%	3e-57	88.38	270	=HYPERLINK("https://www.ncbi.nlm.nih.gov/nucleotide/JQ863342.1?report=genbank&log$=nucltop&blast_rank=79&RID=2A2TVR3E013","JQ863342.1")
Rhinopithecus roxellana clone XL MHC class II antigen (DRB) gene, exon 2 and partial cds	Rhinopithecus roxellana	235	235	97%	3e-57	88.38	252	=HYPERLINK("https://www.ncbi.nlm.nih.gov/nucleotide/JX157160.1?report=genbank&log$=nucltop&blast_rank=80&RID=2A2TVR3E013","JX157160.1")
Macaca fascicularis MHC class II DRB antigen (Mafa-DRB) mRNA, Mafa-DRB*W3:21 allele, partial cds	Macaca fascicularis	235	235	97%	3e-57	88.27	537	=HYPERLINK("https://www.ncbi.nlm.nih.gov/nucleotide/JQ579474.1?report=genbank&log$=nucltop&blast_rank=81&RID=2A2TVR3E013","JQ579474.1")
Equus caballus breed Guizhou pony MHC class II antigen (DRB) gene, DRB22 allele, partial cds	Equus caballus	235	235	96%	3e-57	88.60	237	=HYPERLINK("https://www.ncbi.nlm.nih.gov/nucleotide/MT304803.1?report=genbank&log$=nucltop&blast_rank=82&RID=2A2TVR3E013","MT304803.1")
Macaca fuscata MHC class II antigen (Mafu-DRB) mRNA, Mafu-DRB*009nov02 allele, partial cds	Macaca fuscata	235	235	97%	3e-57	88.27	537	=HYPERLINK("https://www.ncbi.nlm.nih.gov/nucleotide/JF974323.1?report=genbank&log$=nucltop&blast_rank=83&RID=2A2TVR3E013","JF974323.1")
Macaca nemestrina isolate Nrb00015 MHC class II antigen (Mane-DRB) gene, Mane-DRB variant allele, partial cds	Macaca nemestrina	235	235	97%	3e-57	88.27	226	=HYPERLINK("https://www.ncbi.nlm.nih.gov/nucleotide/GU130523.1?report=genbank&log$=nucltop&blast_rank=84&RID=2A2TVR3E013","GU130523.1")
Macaca fuscata DRB gene for MHC class II antigen, partial cds, note: Mafu-13	Macaca fuscata fuscata	235	235	97%	3e-57	88.27	237	=HYPERLINK("https://www.ncbi.nlm.nih.gov/nucleotide/AB253342.1?report=genbank&log$=nucltop&blast_rank=85&RID=2A2TVR3E013","AB253342.1")
Macaca fascicularis partial Mafa-DRB1 gene for MHC class II antigen, Mafa-DRB1*0314 allele, exon 2	Macaca fascicularis	235	235	97%	3e-57	88.27	270	=HYPERLINK("https://www.ncbi.nlm.nih.gov/nucleotide/AM086028.1?report=genbank&log$=nucltop&blast_rank=86&RID=2A2TVR3E013","AM086028.1")
Macaca mulatta mRNA for MHC class II antigen, Mamu-DRB1*0321 allele (DRB1 gene), isolate 4049	Macaca mulatta	235	235	97%	3e-57	88.27	801	=HYPERLINK("https://www.ncbi.nlm.nih.gov/nucleotide/AJ601352.1?report=genbank&log$=nucltop&blast_rank=87&RID=2A2TVR3E013","AJ601352.1")
Macaca mulatta Mamu-DRB mRNA for major histocompatibility complex class II, partial cds, clone:R90030DR18	Macaca mulatta	235	235	97%	3e-57	88.27	246	=HYPERLINK("https://www.ncbi.nlm.nih.gov/nucleotide/AB112048.1?report=genbank&log$=nucltop&blast_rank=88&RID=2A2TVR3E013","AB112048.1")
Macaca mulatta Mamu-DRB mRNA for major histocompatibility complex class II, partial cds, clone:R00209DR06	Macaca mulatta	235	235	97%	3e-57	88.27	246	=HYPERLINK("https://www.ncbi.nlm.nih.gov/nucleotide/AB112037.1?report=genbank&log$=nucltop&blast_rank=89&RID=2A2TVR3E013","AB112037.1")
Macaca silenus MHC class II antigen (Masi-DRB) gene, Masi-DRB*W3501 allele, exon 2 and partial cds	Macaca silenus	235	235	97%	3e-57	88.27	246	=HYPERLINK("https://www.ncbi.nlm.nih.gov/nucleotide/AY172143.1?report=genbank&log$=nucltop&blast_rank=90&RID=2A2TVR3E013","AY172143.1")
Leopardus pardalis MHC class II DR antigen beta subunit (Lepa-DRB) gene, Lepa-DRB*020402 allele, exon 2 and partial cds	Leopardus pardalis	235	235	96%	3e-57	88.60	238	=HYPERLINK("https://www.ncbi.nlm.nih.gov/nucleotide/AF057903.1?report=genbank&log$=nucltop&blast_rank=91&RID=2A2TVR3E013","AF057903.1")
Macaca fascicularis (individual isolate T80234) MHC-DRB1 class II (Mane-DRB1*13a) gene, exon 2, partial cds	Macaca nemestrina	235	235	97%	3e-57	88.27	243	=HYPERLINK("https://www.ncbi.nlm.nih.gov/nucleotide/L76676.1?report=genbank&log$=nucltop&blast_rank=92&RID=2A2TVR3E013","L76676.1")
PREDICTED: Lemur catta HLA class II histocompatibility antigen, DRB1 beta chain-like (LOC123631797), mRNA	Lemur catta	233	233	98%	1e-56	87.88	1220	=HYPERLINK("https://www.ncbi.nlm.nih.gov/nucleotide/XM_045541782.1?report=genbank&log$=nucltop&blast_rank=93&RID=2A2TVR3E013","XM_045541782.1")
Saiga tatarica tatarica isolate mhc1-14-16 MHC class II antigen (DRB3) gene, partial cds	Saiga tatarica tatarica	233	233	98%	1e-56	88.06	249	=HYPERLINK("https://www.ncbi.nlm.nih.gov/nucleotide/MT150329.1?report=genbank&log$=nucltop&blast_rank=94&RID=2A2TVR3E013","MT150329.1")
Equus asinus isolate LD9 clone 4 MHC class II antigen (DRB) gene, partial cds	Equus asinus	231	231	98%	4e-56	87.82	267	=HYPERLINK("https://www.ncbi.nlm.nih.gov/nucleotide/KJ596516.1?report=genbank&log$=nucltop&blast_rank=95&RID=2A2TVR3E013","KJ596516.1")
Equus asinus isolate PD33 clone 3 MHC class II antigen (DRB) gene, partial cds	Equus asinus	231	231	98%	4e-56	87.82	267	=HYPERLINK("https://www.ncbi.nlm.nih.gov/nucleotide/KJ596511.1?report=genbank&log$=nucltop&blast_rank=96&RID=2A2TVR3E013","KJ596511.1")
Lemur catta MHC class II antigen DRB (Leca-DRB) gene, Leca-DRB*047 allele, partial cds	Lemur catta	231	231	96%	4e-56	88.14	202	=HYPERLINK("https://www.ncbi.nlm.nih.gov/nucleotide/KJ817246.1?report=genbank&log$=nucltop&blast_rank=97&RID=2A2TVR3E013","KJ817246.1")
Lemur catta MHC class II antigen DRB (Leca-DRB) gene, Leca-DRB*046 allele, partial cds	Lemur catta	231	231	96%	4e-56	88.14	202	=HYPERLINK("https://www.ncbi.nlm.nih.gov/nucleotide/KJ817245.1?report=genbank&log$=nucltop&blast_rank=98&RID=2A2TVR3E013","KJ817245.1")
Lemur catta MHC class II antigen DRB (Leca-DRB) gene, Leca-DRB*044 allele, partial cds	Lemur catta	231	231	96%	4e-56	88.14	202	=HYPERLINK("https://www.ncbi.nlm.nih.gov/nucleotide/KJ817243.1?report=genbank&log$=nucltop&blast_rank=99&RID=2A2TVR3E013","KJ817243.1")
Homo sapiens isolate IHW09464DR HLA-DRB1 gene, partial sequence	Homo sapiens	204	204	97%	9e-48	83.67	234	=HYPERLINK("https://www.ncbi.nlm.nih.gov/nucleotide/DQ141383.1?report=genbank&log$=nucltop&blast_rank=100&RID=2A2TVR3E013","DQ141383.1")
