## Supplementary material for "Characterization of both major histocompatibility complex classes in a wild social mammal: the banded mongoose": Blast results - MHCII DRB exon 2: 2A2TVR3E013-Alignment-Descriptions Query 3 - Mumu-DRB_05.csv

Description	Scientific Name	Max Score	Total Score	Query Cover	E value	Per. ident	Acc. Len	Accession
Hapalemur griseus griseus Hagg-DRB gene for MHC class II antigen, exon 2, partial cds, allele:Hagg-DRB*Wa05	Hapalemur griseus griseus	283	283	97%	1e-71	92.86	202	=HYPERLINK("https://www.ncbi.nlm.nih.gov/nucleotide/AB078293.1?report=genbank&log$=nucltop&blast_rank=1&RID=2A2TVR3E013","AB078293.1")
Tremarctos ornatus MHC-DRBgene, exon 2, partial sequence, allele: Tror-DRB*02	Tremarctos ornatus	274	274	97%	7e-69	91.84	249	=HYPERLINK("https://www.ncbi.nlm.nih.gov/nucleotide/AB490490.1?report=genbank&log$=nucltop&blast_rank=2&RID=2A2TVR3E013","AB490490.1")
PREDICTED: Ursus americanus DLA class II histocompatibility antigen, DR-1 beta chain (LOC123790953), mRNA	Ursus americanus	272	272	99%	2e-68	91.46	1205	=HYPERLINK("https://www.ncbi.nlm.nih.gov/nucleotide/XM_045795561.1?report=genbank&log$=nucltop&blast_rank=3&RID=2A2TVR3E013","XM_045795561.1")
Lemur catta MHC class II antigen DRB (Leca-DRB) gene, Leca-DRB*016 allele, partial cds	Lemur catta	270	270	96%	9e-68	91.79	202	=HYPERLINK("https://www.ncbi.nlm.nih.gov/nucleotide/KJ817215.1?report=genbank&log$=nucltop&blast_rank=4&RID=2A2TVR3E013","KJ817215.1")
Ursus americanus MHC-DRBgene, exon 2, partial sequence, allele: Uram-DRB*01	Ursus americanus	270	270	96%	9e-68	91.75	249	=HYPERLINK("https://www.ncbi.nlm.nih.gov/nucleotide/AB490480.1?report=genbank&log$=nucltop&blast_rank=5&RID=2A2TVR3E013","AB490480.1")
Canis lupus DLA-DRB1 gene for MHC class II antigen, allele DLA-DRB1*091:01, exon 2	Canis lupus	268	268	97%	3e-67	91.33	270	=HYPERLINK("https://www.ncbi.nlm.nih.gov/nucleotide/LR598931.1?report=genbank&log$=nucltop&blast_rank=6&RID=2A2TVR3E013","LR598931.1")
Canis lupus DLA-DRB1 gene for MHC class II antigen, allele DLA-DRB1*092:01:1, exon 2	Canis lupus	268	268	97%	3e-67	91.33	270	=HYPERLINK("https://www.ncbi.nlm.nih.gov/nucleotide/LR598930.1?report=genbank&log$=nucltop&blast_rank=7&RID=2A2TVR3E013","LR598930.1")
Canis lupus familiaris mRNA for DLA class II antigen, partial cds, allele: DLA-DRB1*092:01	Canis lupus familiaris	268	268	97%	3e-67	91.33	797	=HYPERLINK("https://www.ncbi.nlm.nih.gov/nucleotide/LC495540.1?report=genbank&log$=nucltop&blast_rank=8&RID=2A2TVR3E013","LC495540.1")
Canis lupus familiaris breed Tibetan Mastiff MHC class II antigen (DLA-DRB1) gene, DLA-DRB1*09202 allele, exon 2 and partial cds	Canis lupus familiaris	268	268	97%	3e-67	91.33	270	=HYPERLINK("https://www.ncbi.nlm.nih.gov/nucleotide/MT639634.1?report=genbank&log$=nucltop&blast_rank=9&RID=2A2TVR3E013","MT639634.1")
Canis lupus genome assembly, chromosome: 12	Canis lupus	268	268	97%	3e-67	91.33	73732241	=HYPERLINK("https://www.ncbi.nlm.nih.gov/nucleotide/HG994392.1?report=genbank&log$=nucltop&blast_rank=10&RID=2A2TVR3E013","HG994392.1")
Papio anubis MHC class II antigen (Paan-DRB) gene, Paan-DRB*W82:01 allele, partial cds	Papio anubis	268	268	97%	3e-67	91.33	262	=HYPERLINK("https://www.ncbi.nlm.nih.gov/nucleotide/JQ666221.1?report=genbank&log$=nucltop&blast_rank=11&RID=2A2TVR3E013","JQ666221.1")
Canis lupus partial DLA-DRB1 gene for MHC class II antigen, DLA-DRB1*09201 allele, exon 2	Canis lupus	268	268	97%	3e-67	91.33	270	=HYPERLINK("https://www.ncbi.nlm.nih.gov/nucleotide/AM408904.1?report=genbank&log$=nucltop&blast_rank=12&RID=2A2TVR3E013","AM408904.1")
Canis lupus partial DLA-DRB1 gene for MHC class II antigen, DLA-DRB1*09101 allele, exon 2	Canis lupus	268	268	97%	3e-67	91.33	270	=HYPERLINK("https://www.ncbi.nlm.nih.gov/nucleotide/AM408903.1?report=genbank&log$=nucltop&blast_rank=13&RID=2A2TVR3E013","AM408903.1")
Canis lupus MHC Class II antigen (Calu-DRB) gene, Calu-DRB*10 allele, exon 2 and partial cds	Canis lupus	268	268	97%	3e-67	91.33	207	=HYPERLINK("https://www.ncbi.nlm.nih.gov/nucleotide/AY009518.1?report=genbank&log$=nucltop&blast_rank=14&RID=2A2TVR3E013","AY009518.1")
PREDICTED: Ceratotherium simum simum HLA class II histocompatibility antigen, DRB1-4 beta chain (LOC101406527), mRNA	Ceratotherium simum simum	267	267	97%	1e-66	91.28	906	=HYPERLINK("https://www.ncbi.nlm.nih.gov/nucleotide/XM_014782862.1?report=genbank&log$=nucltop&blast_rank=15&RID=2A2TVR3E013","XM_014782862.1")
Microcebus myoxinus Mimy-DRB gene for MHC class II antigen, exon 2, partial cds, allele:Mimy-DRB*Wa04	Microcebus myoxinus	267	267	97%	1e-66	91.28	202	=HYPERLINK("https://www.ncbi.nlm.nih.gov/nucleotide/AB078291.1?report=genbank&log$=nucltop&blast_rank=16&RID=2A2TVR3E013","AB078291.1")
Microcebus myoxinus Mimy-DRB gene for MHC class II antigen, exon 2, partial cds, allele:Mimy-DRB*Wa03	Microcebus myoxinus	267	267	97%	1e-66	91.33	202	=HYPERLINK("https://www.ncbi.nlm.nih.gov/nucleotide/AB078290.1?report=genbank&log$=nucltop&blast_rank=17&RID=2A2TVR3E013","AB078290.1")
Alces alces isolate 11ny3a MHC class II antigen (MhcAlal-DRB1) gene, exon 2 and partial cds	Alces alces	267	267	98%	1e-66	90.91	249	=HYPERLINK("https://www.ncbi.nlm.nih.gov/nucleotide/AF043191.1?report=genbank&log$=nucltop&blast_rank=18&RID=2A2TVR3E013","AF043191.1")
A.alces MHC class II DR-beta gene, exon 2 (ID:moose 6)	Alces alces alces	267	267	98%	1e-66	90.91	250	=HYPERLINK("https://www.ncbi.nlm.nih.gov/nucleotide/X83278.1?report=genbank&log$=nucltop&blast_rank=19&RID=2A2TVR3E013","X83278.1")
A.alces MHC class II DR-beta gene (exon 2)	Alces alces alces	267	267	98%	1e-66	90.91	250	=HYPERLINK("https://www.ncbi.nlm.nih.gov/nucleotide/X82398.1?report=genbank&log$=nucltop&blast_rank=20&RID=2A2TVR3E013","X82398.1")
Lemur catta MHC class II antigen DRB (Leca-DRB) gene, Leca-DRB*043 allele, partial cds	Lemur catta	265	265	96%	4e-66	91.28	202	=HYPERLINK("https://www.ncbi.nlm.nih.gov/nucleotide/KJ817242.1?report=genbank&log$=nucltop&blast_rank=21&RID=2A2TVR3E013","KJ817242.1")
Lemur catta MHC class II antigen DRB (Leca-DRB) gene, Leca-DRB*040 allele, partial cds	Lemur catta	265	265	96%	4e-66	91.24	202	=HYPERLINK("https://www.ncbi.nlm.nih.gov/nucleotide/KJ817239.1?report=genbank&log$=nucltop&blast_rank=22&RID=2A2TVR3E013","KJ817239.1")
Lemur catta MHC class II antigen DRB (Leca-DRB) gene, Leca-DRB*037 allele, partial cds	Lemur catta	265	265	96%	4e-66	91.28	202	=HYPERLINK("https://www.ncbi.nlm.nih.gov/nucleotide/KJ817236.1?report=genbank&log$=nucltop&blast_rank=23&RID=2A2TVR3E013","KJ817236.1")
Ursus americanus MHC-DRBgene, exon 2, partial sequence, allele: Uram-DRB*03	Ursus americanus	265	265	96%	4e-66	91.24	249	=HYPERLINK("https://www.ncbi.nlm.nih.gov/nucleotide/AB490482.1?report=genbank&log$=nucltop&blast_rank=24&RID=2A2TVR3E013","AB490482.1")
Ursus arctos MHC-DRBgene, exon 2, partial sequence, allele: Urar-DRB*15	Ursus arctos	265	265	96%	4e-66	91.24	267	=HYPERLINK("https://www.ncbi.nlm.nih.gov/nucleotide/AB490471.1?report=genbank&log$=nucltop&blast_rank=25&RID=2A2TVR3E013","AB490471.1")
Ursus arctos MHC-DRBgene, exon 2, partial sequence, allele: Urar-DRB*02	Ursus arctos	265	265	96%	4e-66	91.24	267	=HYPERLINK("https://www.ncbi.nlm.nih.gov/nucleotide/AB490458.1?report=genbank&log$=nucltop&blast_rank=26&RID=2A2TVR3E013","AB490458.1")
Eulemur fulvus fulvus Euff-DRB gene for MHC class II antigen, exon 2, partial cds, allele:Euff-DRB*Wd04	Eulemur fulvus fulvus	265	265	96%	4e-66	91.24	202	=HYPERLINK("https://www.ncbi.nlm.nih.gov/nucleotide/AB078320.1?report=genbank&log$=nucltop&blast_rank=27&RID=2A2TVR3E013","AB078320.1")
Vulpes macrotis MHC class II antigen beta chain (Vuma-DRB1) gene, Vuma-DRB1*28 allele, partial cds	Vulpes macrotis	263	263	97%	1e-65	90.82	207	=HYPERLINK("https://www.ncbi.nlm.nih.gov/nucleotide/MK895111.1?report=genbank&log$=nucltop&blast_rank=28&RID=2A2TVR3E013","MK895111.1")
Tapirus indicus clone 1 MHC class II antigen (DRB) gene, partial cds	Tapirus indicus	263	263	97%	1e-65	90.82	308	=HYPERLINK("https://www.ncbi.nlm.nih.gov/nucleotide/MK432935.1?report=genbank&log$=nucltop&blast_rank=29&RID=2A2TVR3E013","MK432935.1")
Canis lupus DLA-DRB1 gene for MHC class II antigen, allele DLA-DRB1*092:01:3, exon 2	Canis lupus	263	263	97%	1e-65	90.82	270	=HYPERLINK("https://www.ncbi.nlm.nih.gov/nucleotide/LR598932.1?report=genbank&log$=nucltop&blast_rank=30&RID=2A2TVR3E013","LR598932.1")
Macaca fascicularis mRNA for MHC class II protein (Mafa-DRB gene), isolate GC026, allele Mafa-DRB1*04:12	Macaca fascicularis	263	263	97%	1e-65	90.82	801	=HYPERLINK("https://www.ncbi.nlm.nih.gov/nucleotide/LT707657.1?report=genbank&log$=nucltop&blast_rank=31&RID=2A2TVR3E013","LT707657.1")
Macaca fascicularis MHC class II protein (Mafa-DRB) mRNA, Mafa-DRB-11-01 allele, partial cds	Macaca fascicularis	263	263	97%	1e-65	90.82	551	=HYPERLINK("https://www.ncbi.nlm.nih.gov/nucleotide/KR632831.1?report=genbank&log$=nucltop&blast_rank=32&RID=2A2TVR3E013","KR632831.1")
Canis lupus MHC class II antigen (DLA-DRB1) gene, DLA-DRB1*092013 allele, exon 2 and partial cds	Canis lupus	263	263	97%	1e-65	90.82	270	=HYPERLINK("https://www.ncbi.nlm.nih.gov/nucleotide/JX206798.1?report=genbank&log$=nucltop&blast_rank=33&RID=2A2TVR3E013","JX206798.1")
Homo sapiens, HLA-DRB1 gene for MHC class II antigen, cell line DKMS-LSL_ID15670947_DRB1_1, allele HLA-DRB1*14:new	Homo sapiens	263	263	97%	1e-65	90.82	13085	=HYPERLINK("https://www.ncbi.nlm.nih.gov/nucleotide/LR882762.1?report=genbank&log$=nucltop&blast_rank=34&RID=2A2TVR3E013","LR882762.1")
Homo sapiens, HLA-DRB1 gene for MHC class II antigen, cell line DKMS-LSL_ID15585751_DRB1_1, allele HLA-DRB1*14:new	Homo sapiens	263	263	97%	1e-65	90.82	13085	=HYPERLINK("https://www.ncbi.nlm.nih.gov/nucleotide/LR882761.1?report=genbank&log$=nucltop&blast_rank=35&RID=2A2TVR3E013","LR882761.1")
Canis lupus MHC class II antigen (DLA-DRB1) gene, DLA-DRB1*092012 allele, exon 2 and partial cds	Canis lupus	263	263	97%	1e-65	90.82	267	=HYPERLINK("https://www.ncbi.nlm.nih.gov/nucleotide/JQ858489.1?report=genbank&log$=nucltop&blast_rank=36&RID=2A2TVR3E013","JQ858489.1")
Canis lupus familiaris MHC class II antigen (DLA-DRB1) gene, DLA-DRB1*EH-29 allele, exon 2 and partial cds	Canis lupus familiaris	263	263	97%	1e-65	90.82	270	=HYPERLINK("https://www.ncbi.nlm.nih.gov/nucleotide/EU528654.1?report=genbank&log$=nucltop&blast_rank=37&RID=2A2TVR3E013","EU528654.1")
Canis lupus familiaris clone 09 MHC class II antigen beta chain (DLA-DRB1) gene, exon 2 and partial cds	Canis lupus familiaris	263	263	97%	1e-65	90.82	274	=HYPERLINK("https://www.ncbi.nlm.nih.gov/nucleotide/JF745127.1?report=genbank&log$=nucltop&blast_rank=38&RID=2A2TVR3E013","JF745127.1")
Macaca fascicularis partial Mafa-DRB1 gene for MHC class II antigen, Mafa-DRB1*0412 allele, isolate 0201345, exon 2	Macaca fascicularis	263	263	97%	1e-65	90.82	262	=HYPERLINK("https://www.ncbi.nlm.nih.gov/nucleotide/FN433724.1?report=genbank&log$=nucltop&blast_rank=39&RID=2A2TVR3E013","FN433724.1")
Homo sapiens clone NT01194 MHC class II antigen (HLA-DRB1) gene, HLA-DRB1*14:20 allele, exon 2 and partial cds	Homo sapiens	263	263	97%	1e-65	90.82	270	=HYPERLINK("https://www.ncbi.nlm.nih.gov/nucleotide/HM141092.1?report=genbank&log$=nucltop&blast_rank=40&RID=2A2TVR3E013","HM141092.1")
Ursus maritimus MHC class II DR alpha 1 domain (Urma-DRB) gene, Urma-DRB*03 allele, exon 2 and partial cds	Ursus maritimus	263	263	97%	1e-65	90.82	237	=HYPERLINK("https://www.ncbi.nlm.nih.gov/nucleotide/AF458916.1?report=genbank&log$=nucltop&blast_rank=41&RID=2A2TVR3E013","AF458916.1")
Canis familiaris partial DLA-DRB1 gene for MHC class II antigen, DLA-DRB1*07201 allele, exon 2	Canis lupus familiaris	263	263	97%	1e-65	90.82	270	=HYPERLINK("https://www.ncbi.nlm.nih.gov/nucleotide/AM076476.1?report=genbank&log$=nucltop&blast_rank=42&RID=2A2TVR3E013","AM076476.1")
Eulemur fulvus fulvus Euff-DRB gene for MHC class II antigen, exon 2, partial cds, allele:Euff-DRB*Wd03	Eulemur fulvus fulvus	263	263	96%	1e-65	91.19	202	=HYPERLINK("https://www.ncbi.nlm.nih.gov/nucleotide/AB078319.1?report=genbank&log$=nucltop&blast_rank=43&RID=2A2TVR3E013","AB078319.1")
Alces alces isolate 2ny3a MHC class II antigen (MhcAlal-DRB1) gene, exon 2 and partial cds	Alces alces	263	263	97%	1e-65	90.82	249	=HYPERLINK("https://www.ncbi.nlm.nih.gov/nucleotide/AF043193.1?report=genbank&log$=nucltop&blast_rank=44&RID=2A2TVR3E013","AF043193.1")
Human DRB52 gene, partial cds	Homo sapiens	263	263	97%	1e-65	90.82	235	=HYPERLINK("https://www.ncbi.nlm.nih.gov/nucleotide/U37583.1?report=genbank&log$=nucltop&blast_rank=45&RID=2A2TVR3E013","U37583.1")
Human DRB52 mRNA, partial cds	Homo sapiens	263	263	97%	1e-65	90.82	300	=HYPERLINK("https://www.ncbi.nlm.nih.gov/nucleotide/U37582.1?report=genbank&log$=nucltop&blast_rank=46&RID=2A2TVR3E013","U37582.1")
H.sapiens MHC class II HLA-DRB1, exon 2 (isolate OND-52971)	Homo sapiens	263	263	97%	1e-65	90.82	240	=HYPERLINK("https://www.ncbi.nlm.nih.gov/nucleotide/X86974.1?report=genbank&log$=nucltop&blast_rank=47&RID=2A2TVR3E013","X86974.1")
PREDICTED: Propithecus coquereli HLA class II histocompatibility antigen, DRB1-4 beta chain-like (LOC105817835), mRNA	Propithecus coquereli	261	261	98%	5e-65	90.45	1130	=HYPERLINK("https://www.ncbi.nlm.nih.gov/nucleotide/XM_012653635.1?report=genbank&log$=nucltop&blast_rank=48&RID=2A2TVR3E013","XM_012653635.1")
Ursus arctos MHC-DRBgene, exon 2, partial sequence, allele: Urar-DRB*14	Ursus arctos	261	261	99%	5e-65	90.45	267	=HYPERLINK("https://www.ncbi.nlm.nih.gov/nucleotide/AB490470.1?report=genbank&log$=nucltop&blast_rank=49&RID=2A2TVR3E013","AB490470.1")
Ailuropoda melanoleuca MHC class II antigen (Aime-DRB) gene, Aime-DRB*1 allele, exon 2 and partial cds	Ailuropoda melanoleuca	261	261	98%	5e-65	90.45	237	=HYPERLINK("https://www.ncbi.nlm.nih.gov/nucleotide/AY895155.1?report=genbank&log$=nucltop&blast_rank=50&RID=2A2TVR3E013","AY895155.1")
Cheirogaleus medius Chme-DRB gene for MHC class II antigen, exon 2, partial cds, allele:Chme-DRB*Wa02	Cheirogaleus medius	261	261	97%	5e-65	90.82	202	=HYPERLINK("https://www.ncbi.nlm.nih.gov/nucleotide/AB078298.1?report=genbank&log$=nucltop&blast_rank=51&RID=2A2TVR3E013","AB078298.1")
Microcebus rufus Miru-DRB gene for MHC class II antigen, exon 2, partial cds, allele:Miru-DRB*Wc04	Microcebus rufus	261	261	97%	5e-65	90.82	202	=HYPERLINK("https://www.ncbi.nlm.nih.gov/nucleotide/AB078297.1?report=genbank&log$=nucltop&blast_rank=52&RID=2A2TVR3E013","AB078297.1")
Lepilemur leucopus Lele-DRB gene for MHC class II antigen, exon 2, partial cds, allele:Lele-DRB*Wc01	Lepilemur leucopus	261	261	97%	5e-65	90.77	202	=HYPERLINK("https://www.ncbi.nlm.nih.gov/nucleotide/AB078296.1?report=genbank&log$=nucltop&blast_rank=53&RID=2A2TVR3E013","AB078296.1")
Microcebus rufus Miru-DRB gene for MHC class II antigen, exon 2, partial cds, allele:Miru-DRB*Wc03	Microcebus rufus	261	261	97%	5e-65	90.82	202	=HYPERLINK("https://www.ncbi.nlm.nih.gov/nucleotide/AB078295.1?report=genbank&log$=nucltop&blast_rank=54&RID=2A2TVR3E013","AB078295.1")
Lemur catta Leca-DRB gene for MHC class II antigen, exon 2, partial cds, allele:Leca-DRB*Wa03	Lemur catta	261	261	97%	5e-65	90.82	202	=HYPERLINK("https://www.ncbi.nlm.nih.gov/nucleotide/AB078288.1?report=genbank&log$=nucltop&blast_rank=55&RID=2A2TVR3E013","AB078288.1")
Lemur catta Leca-DRB gene for MHC class II antigen, exon 2, partial cds, allele:Leca-DRB*Wa02	Lemur catta	261	261	97%	5e-65	90.82	202	=HYPERLINK("https://www.ncbi.nlm.nih.gov/nucleotide/AB078287.1?report=genbank&log$=nucltop&blast_rank=56&RID=2A2TVR3E013","AB078287.1")
Lemur catta MHC class II antigen DRB (Leca-DRB) gene, Leca-DRB*042 allele, partial cds	Lemur catta	259	259	96%	2e-64	90.77	202	=HYPERLINK("https://www.ncbi.nlm.nih.gov/nucleotide/KJ817241.1?report=genbank&log$=nucltop&blast_rank=57&RID=2A2TVR3E013","KJ817241.1")
Lemur catta MHC class II antigen DRB (Leca-DRB) gene, Leca-DRB*030 allele, partial cds	Lemur catta	259	259	96%	2e-64	90.72	202	=HYPERLINK("https://www.ncbi.nlm.nih.gov/nucleotide/KJ817229.1?report=genbank&log$=nucltop&blast_rank=58&RID=2A2TVR3E013","KJ817229.1")
Helarctos malayanus MHC-DRBgene, exon 2, partial sequence, allele: Urml-DRB*02	Helarctos malayanus	259	259	100%	2e-64	90.05	249	=HYPERLINK("https://www.ncbi.nlm.nih.gov/nucleotide/AB490484.1?report=genbank&log$=nucltop&blast_rank=59&RID=2A2TVR3E013","AB490484.1")
Eulemur fulvus collaris Eufc-DRB gene for MHC class II antigen, exon 2, partial cds, allele:Eufc-DRB*Wa01	Eulemur fulvus collaris	259	259	96%	2e-64	90.72	202	=HYPERLINK("https://www.ncbi.nlm.nih.gov/nucleotide/AB078324.1?report=genbank&log$=nucltop&blast_rank=60&RID=2A2TVR3E013","AB078324.1")
Cheirogaleus major Chma-DRB gene for MHC class II antigen, exon 2, partial cds, allele:Chma-DRB*Wa04	Cheirogaleus major	259	259	96%	2e-64	90.72	202	=HYPERLINK("https://www.ncbi.nlm.nih.gov/nucleotide/AB078323.1?report=genbank&log$=nucltop&blast_rank=61&RID=2A2TVR3E013","AB078323.1")
Propithecus verreauxi verreauxi Prvv-DRB gene for MHC class II antigen, exon 2, partial cds, allele:Prvv-DRB*We02	Propithecus verreauxi verreauxi	259	259	96%	2e-64	90.72	202	=HYPERLINK("https://www.ncbi.nlm.nih.gov/nucleotide/AB078318.1?report=genbank&log$=nucltop&blast_rank=62&RID=2A2TVR3E013","AB078318.1")
PREDICTED: Diceros bicornis minor H-2 class II histocompatibility antigen, E-S beta chain-like (LOC131413288), mRNA	Diceros bicornis minor	257	257	97%	7e-64	90.31	1334	=HYPERLINK("https://www.ncbi.nlm.nih.gov/nucleotide/XM_058553868.1?report=genbank&log$=nucltop&blast_rank=63&RID=2A2TVR3E013","XM_058553868.1")
Homo sapiens clone DRB1_113281_02618 MHC class II antigen (HLA-DRB1) gene, exons 2 through 6 and partial cds	Homo sapiens	257	257	97%	7e-64	90.31	1101	=HYPERLINK("https://www.ncbi.nlm.nih.gov/nucleotide/OM142679.1?report=genbank&log$=nucltop&blast_rank=64&RID=2A2TVR3E013","OM142679.1")
Homo sapiens clone DRB3_113247_00878 MHC class II antigen (HLA-DRB3) gene, exons 2 and 3 and partial cds	Homo sapiens	257	257	97%	7e-64	90.31	652	=HYPERLINK("https://www.ncbi.nlm.nih.gov/nucleotide/OL813391.1?report=genbank&log$=nucltop&blast_rank=65&RID=2A2TVR3E013","OL813391.1")
Homo sapiens clone DRB1_110852_01326 MHC class II antigen (HLA-DRB1) gene, exon 2 and partial cds	Homo sapiens	257	257	97%	7e-64	90.31	270	=HYPERLINK("https://www.ncbi.nlm.nih.gov/nucleotide/KJ819912.1?report=genbank&log$=nucltop&blast_rank=66&RID=2A2TVR3E013","KJ819912.1")
Macaca fascicularis gene for MHC class I antigen (Mafa-DRB4 gene), isolate cy0695, allele Mafa-DRB4_01_01_ext-11	Macaca fascicularis	257	257	97%	7e-64	90.31	3830	=HYPERLINK("https://www.ncbi.nlm.nih.gov/nucleotide/OX376680.1?report=genbank&log$=nucltop&blast_rank=67&RID=2A2TVR3E013","OX376680.1")
Lycaon pictus MHC class II antigen (DLA-DRB1) gene, DLA-DRB1*90402_B2 allele, partial cds	Lycaon pictus	257	257	97%	7e-64	90.31	267	=HYPERLINK("https://www.ncbi.nlm.nih.gov/nucleotide/MZ825442.1?report=genbank&log$=nucltop&blast_rank=68&RID=2A2TVR3E013","MZ825442.1")
Canis lupus familiaris mRNA for DLA class II antigen, partial cds, allele: DLA-DRB1*018:01	Canis lupus familiaris	257	257	97%	7e-64	90.31	797	=HYPERLINK("https://www.ncbi.nlm.nih.gov/nucleotide/LC495524.1?report=genbank&log$=nucltop&blast_rank=69&RID=2A2TVR3E013","LC495524.1")
Canis lupus familiaris mRNA for DLA class II antigen, partial cds, allele: DLA-DRB1*016:01	Canis lupus familiaris	257	257	97%	7e-64	90.31	797	=HYPERLINK("https://www.ncbi.nlm.nih.gov/nucleotide/LC495521.1?report=genbank&log$=nucltop&blast_rank=70&RID=2A2TVR3E013","LC495521.1")
Homo sapiens clone DR4I_110049_00476 MHC class II antigen (HLA-DR4I) gene, exon 2 and partial cds	Homo sapiens	257	257	97%	7e-64	90.31	270	=HYPERLINK("https://www.ncbi.nlm.nih.gov/nucleotide/JN418861.1?report=genbank&log$=nucltop&blast_rank=71&RID=2A2TVR3E013","JN418861.1")
Canis lupus familiaris mRNA for DLA class II antigen, partial cds, allele: DLA-DRB1*025:01	Canis lupus familiaris	257	257	97%	7e-64	90.31	797	=HYPERLINK("https://www.ncbi.nlm.nih.gov/nucleotide/LC495527.1?report=genbank&log$=nucltop&blast_rank=72&RID=2A2TVR3E013","LC495527.1")
Canis lupus familiaris mRNA for DLA class II antigen, partial cds, allele: DLA-DRB1*012:01	Canis lupus familiaris	257	257	97%	7e-64	90.31	797	=HYPERLINK("https://www.ncbi.nlm.nih.gov/nucleotide/LC495512.1?report=genbank&log$=nucltop&blast_rank=73&RID=2A2TVR3E013","LC495512.1")
Macaca fascicularis MHC class II DRB antigen (Mafa-DRB) mRNA, Mafa-DRB*W7:08 allele, partial cds	Macaca fascicularis	257	257	97%	7e-64	90.31	537	=HYPERLINK("https://www.ncbi.nlm.nih.gov/nucleotide/JQ579487.1?report=genbank&log$=nucltop&blast_rank=74&RID=2A2TVR3E013","JQ579487.1")
Canis lupus familiaris MHC class II antigen (DLA-DRB1) gene, DLA-DRB1*018:02 allele, exon 2 and partial cds	Canis lupus familiaris	257	257	97%	7e-64	90.31	270	=HYPERLINK("https://www.ncbi.nlm.nih.gov/nucleotide/JQ904813.1?report=genbank&log$=nucltop&blast_rank=75&RID=2A2TVR3E013","JQ904813.1")
Canis lupus familiaris MHC class II antigen (DLA-DRB1) gene, DLA-DRB1*EH-19 allele, exon 2 and partial cds	Canis lupus familiaris	257	257	97%	7e-64	90.31	270	=HYPERLINK("https://www.ncbi.nlm.nih.gov/nucleotide/EU528645.1?report=genbank&log$=nucltop&blast_rank=76&RID=2A2TVR3E013","EU528645.1")
Vulpes lagopus MHC class II antigen (Vula-DRB) gene, Vula-DRB*09 allele, partial cds	Vulpes lagopus	257	257	97%	7e-64	90.31	207	=HYPERLINK("https://www.ncbi.nlm.nih.gov/nucleotide/HQ602694.1?report=genbank&log$=nucltop&blast_rank=77&RID=2A2TVR3E013","HQ602694.1")
Vulpes lagopus MHC class II antigen (Vula-DRB) gene, Vula-DRB*08 allele, partial cds	Vulpes lagopus	257	257	97%	7e-64	90.31	207	=HYPERLINK("https://www.ncbi.nlm.nih.gov/nucleotide/HQ602693.1?report=genbank&log$=nucltop&blast_rank=78&RID=2A2TVR3E013","HQ602693.1")
Canis lupus familiaris MHC class II antigen (DLA-DRB1) gene, DLA-DRB1*20101 allele, partial cds	Canis lupus familiaris	257	257	97%	7e-64	90.31	270	=HYPERLINK("https://www.ncbi.nlm.nih.gov/nucleotide/JN558715.1?report=genbank&log$=nucltop&blast_rank=79&RID=2A2TVR3E013","JN558715.1")
Macaca fascicularis mRNA for MHC class II antigen (Mafa-DRB gene), allele Mafa-DRB4*01:01, isolate Clint	Macaca fascicularis	257	257	97%	7e-64	90.31	801	=HYPERLINK("https://www.ncbi.nlm.nih.gov/nucleotide/FR717382.1?report=genbank&log$=nucltop&blast_rank=80&RID=2A2TVR3E013","FR717382.1")
Homo sapiens clone DR4I_100059_00414 MHC class II antigen (HLA-DR4I) gene, exon 2 and partial cds	Homo sapiens	257	257	97%	7e-64	90.31	270	=HYPERLINK("https://www.ncbi.nlm.nih.gov/nucleotide/JN119556.1?report=genbank&log$=nucltop&blast_rank=81&RID=2A2TVR3E013","JN119556.1")
Homo sapiens clone DRB1_578_00211 MHC class II antigen (HLA-DRB1) gene, complete cds	Homo sapiens	257	257	97%	7e-64	90.31	270	=HYPERLINK("https://www.ncbi.nlm.nih.gov/nucleotide/GQ245755.1?report=genbank&log$=nucltop&blast_rank=82&RID=2A2TVR3E013","GQ245755.1")
Macaca fascicularis MHC class II antigen (Mafa-DRB) gene, Mafa-DRB-G120b allele, exon 2 and partial cds	Macaca fascicularis	257	257	97%	7e-64	90.31	246	=HYPERLINK("https://www.ncbi.nlm.nih.gov/nucleotide/EF175121.1?report=genbank&log$=nucltop&blast_rank=83&RID=2A2TVR3E013","EF175121.1")
Homo sapiens clone DRB1_251_00078 MHC class II antigen (HLA-DRB1) gene, exon 2 and partial cds	Homo sapiens	257	257	97%	7e-64	90.31	270	=HYPERLINK("https://www.ncbi.nlm.nih.gov/nucleotide/FJ438916.1?report=genbank&log$=nucltop&blast_rank=84&RID=2A2TVR3E013","FJ438916.1")
Lycaon pictus MHC class II antigen (DLA-DRB1) gene, DLA-DRB1*90402 allele, partial cds	Lycaon pictus	257	257	97%	7e-64	90.31	270	=HYPERLINK("https://www.ncbi.nlm.nih.gov/nucleotide/FJ648567.1?report=genbank&log$=nucltop&blast_rank=85&RID=2A2TVR3E013","FJ648567.1")
Lycaon pictus MHC class II antigen (DLA-DRB1) gene, DLA-DRB1*90204 allele, partial cds	Lycaon pictus	257	257	97%	7e-64	90.31	270	=HYPERLINK("https://www.ncbi.nlm.nih.gov/nucleotide/FJ648564.1?report=genbank&log$=nucltop&blast_rank=86&RID=2A2TVR3E013","FJ648564.1")
Homo sapiens MHC class II antigen (HLA-DRB1) gene, HLA-DRB1*1402 variant allele, exon 2 and partial cds	Homo sapiens	257	257	97%	7e-64	90.31	270	=HYPERLINK("https://www.ncbi.nlm.nih.gov/nucleotide/GU066764.1?report=genbank&log$=nucltop&blast_rank=87&RID=2A2TVR3E013","GU066764.1")
Homo sapiens HLA-DRB1 gene for MHC class II antigen, partial cds, allele: HLA-DRB1*JMDP-R-007	Homo sapiens	257	257	97%	7e-64	90.31	270	=HYPERLINK("https://www.ncbi.nlm.nih.gov/nucleotide/AB512505.1?report=genbank&log$=nucltop&blast_rank=88&RID=2A2TVR3E013","AB512505.1")
Macaca fascicularis MHC class II antigen DR beta chain (Mafa-DRB) mRNA, Mafa-DRB4*0101 allele, partial cds	Macaca fascicularis	257	257	97%	7e-64	90.31	824	=HYPERLINK("https://www.ncbi.nlm.nih.gov/nucleotide/EF208834.1?report=genbank&log$=nucltop&blast_rank=89&RID=2A2TVR3E013","EF208834.1")
Macaca fuscata DRB gene for MHC class II antigen, partial cds, note: Mafu-6	Macaca fuscata fuscata	257	257	97%	7e-64	90.31	237	=HYPERLINK("https://www.ncbi.nlm.nih.gov/nucleotide/AB253335.1?report=genbank&log$=nucltop&blast_rank=90&RID=2A2TVR3E013","AB253335.1")
Homo sapiens partial HLA-DRB1 gene for MHC class II antigen, HLA-DRB1*14new allele, exon 2	Homo sapiens	257	257	97%	7e-64	90.31	237	=HYPERLINK("https://www.ncbi.nlm.nih.gov/nucleotide/AM286283.1?report=genbank&log$=nucltop&blast_rank=91&RID=2A2TVR3E013","AM286283.1")
Homo sapiens MHC class II antigen (HLA-DRB1) gene, HLA-DRB1*04new allele, exon 2 and partial cds	Homo sapiens	257	257	97%	7e-64	90.31	229	=HYPERLINK("https://www.ncbi.nlm.nih.gov/nucleotide/DQ179043.1?report=genbank&log$=nucltop&blast_rank=92&RID=2A2TVR3E013","DQ179043.1")
Macaca fascicularis MHC class II antigen (Mafa-DRB) gene, Mafa-DRB4*0101 allele, exon 2 and partial cds	Macaca fascicularis	257	257	97%	7e-64	90.31	246	=HYPERLINK("https://www.ncbi.nlm.nih.gov/nucleotide/AY340697.1?report=genbank&log$=nucltop&blast_rank=93&RID=2A2TVR3E013","AY340697.1")
Macaca fascicularis MHC class II antigen (Mafa-DRB) gene, Mafa-DRB*cyn007a allele, exon 2 and partial cds	Macaca fascicularis	257	257	97%	7e-64	90.31	245	=HYPERLINK("https://www.ncbi.nlm.nih.gov/nucleotide/AF492347.1?report=genbank&log$=nucltop&blast_rank=94&RID=2A2TVR3E013","AF492347.1")
Macaca fascicularis MHC class II antigen (Mafa-DRB) mRNA, Mafa-DRB*08 allele, complete cds	Macaca fascicularis	257	257	97%	7e-64	90.31	869	=HYPERLINK("https://www.ncbi.nlm.nih.gov/nucleotide/AF492276.1?report=genbank&log$=nucltop&blast_rank=95&RID=2A2TVR3E013","AF492276.1")
Homo sapiens MHC class II antigen (HLA-DRB1) gene, HLA-DRB1*1605 variant allele, exon 2 and partial cds	Homo sapiens	257	257	97%	7e-64	90.31	270	=HYPERLINK("https://www.ncbi.nlm.nih.gov/nucleotide/AY428805.1?report=genbank&log$=nucltop&blast_rank=96&RID=2A2TVR3E013","AY428805.1")
Homo sapiens MHC class II antigen (HLA-DRB1) gene, HLA-DRB1*1402 or 1413 variant allele, exon 2 and partial cds	Homo sapiens	257	257	97%	7e-64	90.31	270	=HYPERLINK("https://www.ncbi.nlm.nih.gov/nucleotide/AY267906.1?report=genbank&log$=nucltop&blast_rank=97&RID=2A2TVR3E013","AY267906.1")
Ursus maritimus MHC class II DR alpha 1 domain (Urma-DRB) gene, Urma-DRB*23 allele, exon 2 and partial cds	Ursus maritimus	257	257	97%	7e-64	90.31	237	=HYPERLINK("https://www.ncbi.nlm.nih.gov/nucleotide/AF458936.1?report=genbank&log$=nucltop&blast_rank=98&RID=2A2TVR3E013","AF458936.1")
Homo sapiens isolate KORPK-050DR HLA-DRB1 gene, partial sequence	Homo sapiens	239	239	97%	2e-58	87.24	234	=HYPERLINK("https://www.ncbi.nlm.nih.gov/nucleotide/DQ141463.1?report=genbank&log$=nucltop&blast_rank=99&RID=2A2TVR3E013","DQ141463.1")
Homo sapiens isolate KORYOO-143 HLA-DRB1 gene, partial sequence	Homo sapiens	235	235	97%	3e-57	86.73	234	=HYPERLINK("https://www.ncbi.nlm.nih.gov/nucleotide/DQ141522.1?report=genbank&log$=nucltop&blast_rank=100&RID=2A2TVR3E013","DQ141522.1")
