## Supplementary material for "Characterization of both major histocompatibility complex classes in a wild social mammal: the banded mongoose": Blast results - MHCII DRB exon 2: 2A2TVR3E013-Alignment-Descriptions Query 4 - Mumu-DRB_02.csv

Description	Scientific Name	Max Score	Total Score	Query Cover	E value	Per. ident	Acc. Len	Accession
Crocuta crocuta clone 14_8 MHC class II antigen (Crcr-DQB) gene, partial cds	Crocuta crocuta	243	243	95%	2e-59	89.53	201	=HYPERLINK("https://www.ncbi.nlm.nih.gov/nucleotide/JN985766.1?report=genbank&log$=nucltop&blast_rank=1&RID=2A2TVR3E013","JN985766.1")
Crocuta crocuta clone 7_18r MHC class II antigen (Crcr-DRB) gene, exon 2 and partial cds	Crocuta crocuta	243	243	95%	2e-59	89.53	201	=HYPERLINK("https://www.ncbi.nlm.nih.gov/nucleotide/JN985743.1?report=genbank&log$=nucltop&blast_rank=2&RID=2A2TVR3E013","JN985743.1")
Homo sapiens clone DRB1_112443_02307 MHC class II antigen (HLA-DRB1) gene, exons 2 through 6 and partial cds	Homo sapiens	239	239	100%	2e-58	88.06	1101	=HYPERLINK("https://www.ncbi.nlm.nih.gov/nucleotide/MN136853.1?report=genbank&log$=nucltop&blast_rank=3&RID=2A2TVR3E013","MN136853.1")
Crocuta crocuta clone 66_6 MHC class II antigen (Crcr-DRB) gene, exon 2 and partial cds	Crocuta crocuta	237	237	95%	9e-58	89.01	201	=HYPERLINK("https://www.ncbi.nlm.nih.gov/nucleotide/JN985752.1?report=genbank&log$=nucltop&blast_rank=4&RID=2A2TVR3E013","JN985752.1")
Crocuta crocuta clone 64_9 MHC class II antigen (Crcr-DRB) gene, exon 2 and partial cds	Crocuta crocuta	237	237	95%	9e-58	89.01	201	=HYPERLINK("https://www.ncbi.nlm.nih.gov/nucleotide/JN985751.1?report=genbank&log$=nucltop&blast_rank=5&RID=2A2TVR3E013","JN985751.1")
Tremarctos ornatus MHC-DRBgene, exon 2, partial sequence, allele: Tror-DRB*02	Tremarctos ornatus	237	237	95%	9e-58	89.06	249	=HYPERLINK("https://www.ncbi.nlm.nih.gov/nucleotide/AB490490.1?report=genbank&log$=nucltop&blast_rank=6&RID=2A2TVR3E013","AB490490.1")
Rhinopithecus roxellana MHC class II antigen (Rhro-DRB1) gene, Rhro-DRB1*38 allele, exon 2 and partial cds	Rhinopithecus roxellana	233	233	100%	1e-56	87.62	270	=HYPERLINK("https://www.ncbi.nlm.nih.gov/nucleotide/MF434639.1?report=genbank&log$=nucltop&blast_rank=7&RID=2A2TVR3E013","MF434639.1")
Procyon lotor MHC class II antigen (Prlo-DRB) gene, Prlo-DRB*251 allele, exon 2 and partial cds	Procyon lotor	231	231	95%	4e-56	88.54	237	=HYPERLINK("https://www.ncbi.nlm.nih.gov/nucleotide/KP064277.1?report=genbank&log$=nucltop&blast_rank=8&RID=2A2TVR3E013","KP064277.1")
Crocuta crocuta clone 1_10 MHC class II antigen (Crcr-DRB) gene, exon 2 and partial cds	Crocuta crocuta	231	231	95%	4e-56	88.54	201	=HYPERLINK("https://www.ncbi.nlm.nih.gov/nucleotide/JN985755.1?report=genbank&log$=nucltop&blast_rank=9&RID=2A2TVR3E013","JN985755.1")
Aotus nancymaae MHC class II antigen (Aona-DRB) mRNA, Aona-DRB1*03N1220 allele, partial cds	Aotus nancymaae	230	230	99%	1e-55	87.44	841	=HYPERLINK("https://www.ncbi.nlm.nih.gov/nucleotide/MF615355.1?report=genbank&log$=nucltop&blast_rank=10&RID=2A2TVR3E013","MF615355.1")
Homo sapiens MHC class II antigen (DRB1) gene, DRB1*14 allele, exons 2 and 3 and partial cds	Homo sapiens	228	228	100%	5e-55	87.06	3598	=HYPERLINK("https://www.ncbi.nlm.nih.gov/nucleotide/MK280690.1?report=genbank&log$=nucltop&blast_rank=11&RID=2A2TVR3E013","MK280690.1")
Homo sapiens HLA-DRB1 gene for HLA class II histocompatibility antigen DR beta chain precursor, complete cds, allele: DRB1*13:07:01	Homo sapiens	228	228	98%	5e-55	87.37	13822	=HYPERLINK("https://www.ncbi.nlm.nih.gov/nucleotide/LC257802.1?report=genbank&log$=nucltop&blast_rank=12&RID=2A2TVR3E013","LC257802.1")
Homo sapiens MHC class II antigen (HLA-DRB1) gene, HLA-DRB1*14:15 allele, partial cds	Homo sapiens	228	228	100%	5e-55	87.06	652	=HYPERLINK("https://www.ncbi.nlm.nih.gov/nucleotide/MH544824.1?report=genbank&log$=nucltop&blast_rank=13&RID=2A2TVR3E013","MH544824.1")
Homo sapiens clone DRB1_111761_01357 MHC class II antigen (HLA-DRB1) gene, partial sequence	Homo sapiens	228	228	100%	5e-55	87.06	270	=HYPERLINK("https://www.ncbi.nlm.nih.gov/nucleotide/MF170353.1?report=genbank&log$=nucltop&blast_rank=14&RID=2A2TVR3E013","MF170353.1")
Macaca leonina MHC class II antigen (Malo-DRB) mRNA, Malo-DRB-DRB15 allele, complete cds	Macaca leonina	228	228	98%	5e-55	87.44	801	=HYPERLINK("https://www.ncbi.nlm.nih.gov/nucleotide/KU821646.1?report=genbank&log$=nucltop&blast_rank=15&RID=2A2TVR3E013","KU821646.1")
Homo sapiens clone DRB1_30_00050 MHC class II antigen (HLA-DRB1) gene, exon 2 and partial cds	Homo sapiens	228	228	98%	5e-55	87.37	270	=HYPERLINK("https://www.ncbi.nlm.nih.gov/nucleotide/KY454828.1?report=genbank&log$=nucltop&blast_rank=16&RID=2A2TVR3E013","KY454828.1")
Homo sapiens clone DRB1_8_00002 MHC class II antigen (HLA-DRB1) gene, exon 2 and partial cds	Homo sapiens	228	228	100%	5e-55	87.06	270	=HYPERLINK("https://www.ncbi.nlm.nih.gov/nucleotide/KY129762.1?report=genbank&log$=nucltop&blast_rank=17&RID=2A2TVR3E013","KY129762.1")
Homo sapiens clone DRB1_111639_00160 MHC class II antigen (HLA-DRB1) gene, exon 2 and partial cds	Homo sapiens	228	228	100%	5e-55	87.06	270	=HYPERLINK("https://www.ncbi.nlm.nih.gov/nucleotide/KY099583.1?report=genbank&log$=nucltop&blast_rank=18&RID=2A2TVR3E013","KY099583.1")
Homo sapiens clone DRB1_111589_00343 MHC class II antigen (HLA-DRB1) gene, exon 2 and partial cds	Homo sapiens	228	228	98%	5e-55	87.37	270	=HYPERLINK("https://www.ncbi.nlm.nih.gov/nucleotide/KX879122.1?report=genbank&log$=nucltop&blast_rank=19&RID=2A2TVR3E013","KX879122.1")
Homo sapiens clone DRB1_111432_00272 MHC class II antigen (HLA-DRB1) gene, exon 2 and partial cds	Homo sapiens	228	228	100%	5e-55	87.06	270	=HYPERLINK("https://www.ncbi.nlm.nih.gov/nucleotide/KU963067.1?report=genbank&log$=nucltop&blast_rank=20&RID=2A2TVR3E013","KU963067.1")
Macaca fascicularis mRNA for MHC class II protein (Mafa-DRB gene), isolate GC089, allele Mafa-DRB1*04:17	Macaca fascicularis	228	228	98%	5e-55	87.44	801	=HYPERLINK("https://www.ncbi.nlm.nih.gov/nucleotide/LT707660.1?report=genbank&log$=nucltop&blast_rank=21&RID=2A2TVR3E013","LT707660.1")
Homo sapiens clone DRB1_113550_02747 MHC class II antigen (HLA-DRB1) gene, exons 2 and 3 and partial cds	Homo sapiens	228	228	100%	5e-55	87.06	652	=HYPERLINK("https://www.ncbi.nlm.nih.gov/nucleotide/OP797468.1?report=genbank&log$=nucltop&blast_rank=22&RID=2A2TVR3E013","OP797468.1")
Homo sapiens clone DRB1_113550_02746 MHC class II antigen (HLA-DRB1) gene, exons 2 and 3 and partial cds	Homo sapiens	228	228	100%	5e-55	87.06	652	=HYPERLINK("https://www.ncbi.nlm.nih.gov/nucleotide/OP797467.1?report=genbank&log$=nucltop&blast_rank=23&RID=2A2TVR3E013","OP797467.1")
Homo sapiens clone DRB1_113550_02745 MHC class II antigen (HLA-DRB1) gene, exons 2 and 3 and partial cds	Homo sapiens	228	228	100%	5e-55	87.06	652	=HYPERLINK("https://www.ncbi.nlm.nih.gov/nucleotide/OP797466.1?report=genbank&log$=nucltop&blast_rank=24&RID=2A2TVR3E013","OP797466.1")
Homo sapiens clone DRB1_111314_00232 MHC class II antigen (HLA-DRB1) gene, HLA-DRB1*11:189 allele, exon 2 and partial cds	Homo sapiens	228	228	100%	5e-55	87.06	270	=HYPERLINK("https://www.ncbi.nlm.nih.gov/nucleotide/KU167583.1?report=genbank&log$=nucltop&blast_rank=25&RID=2A2TVR3E013","KU167583.1")
Aotus vociferans MHC class II antigen (Aovo-DRB*W091_N2) gene, exon 2 and partial cds	Aotus vociferans	228	228	98%	5e-55	87.44	284	=HYPERLINK("https://www.ncbi.nlm.nih.gov/nucleotide/OM746156.1?report=genbank&log$=nucltop&blast_rank=26&RID=2A2TVR3E013","OM746156.1")
Homo sapiens clone DRB1_111195_00074 MHC class II antigen (HLA-DRB1) gene, exon 2 and partial cds	Homo sapiens	228	228	100%	5e-55	87.06	270	=HYPERLINK("https://www.ncbi.nlm.nih.gov/nucleotide/KT191012.1?report=genbank&log$=nucltop&blast_rank=27&RID=2A2TVR3E013","KT191012.1")
Homo sapiens clone DRB1_113515_02765 MHC class II antigen (HLA-DRB1) gene, exons 2 and 3 and partial cds	Homo sapiens	228	228	100%	5e-55	87.06	652	=HYPERLINK("https://www.ncbi.nlm.nih.gov/nucleotide/OP585339.1?report=genbank&log$=nucltop&blast_rank=28&RID=2A2TVR3E013","OP585339.1")
Homo sapiens clone DRB1_113515_02738 MHC class II antigen (HLA-DRB1) gene, exons 2 and 3 and partial cds	Homo sapiens	228	228	100%	5e-55	87.06	652	=HYPERLINK("https://www.ncbi.nlm.nih.gov/nucleotide/OP585312.1?report=genbank&log$=nucltop&blast_rank=29&RID=2A2TVR3E013","OP585312.1")
Homo sapiens clone DRB1_113515_02695 MHC class II antigen (HLA-DRB1) gene, exons 2 and 3 and partial cds	Homo sapiens	228	228	100%	5e-55	87.06	652	=HYPERLINK("https://www.ncbi.nlm.nih.gov/nucleotide/OP585269.1?report=genbank&log$=nucltop&blast_rank=30&RID=2A2TVR3E013","OP585269.1")
Homo sapiens partial HLA-DRB1 gene for MHC class II antigen, allele HLA-DRB1*11:56related, exon 2	Homo sapiens	228	228	100%	5e-55	87.06	270	=HYPERLINK("https://www.ncbi.nlm.nih.gov/nucleotide/LT555519.1?report=genbank&log$=nucltop&blast_rank=31&RID=2A2TVR3E013","LT555519.1")
Homo sapiens MHC class II antigen (HLA-DRB1) gene, HLA-DRB1*11:196 allele, partial cds	Homo sapiens	228	228	100%	5e-55	87.06	270	=HYPERLINK("https://www.ncbi.nlm.nih.gov/nucleotide/KT895371.1?report=genbank&log$=nucltop&blast_rank=32&RID=2A2TVR3E013","KT895371.1")
Homo sapiens isolate BY01286 MHC class II antigen (HLA-DRB1) gene, HLA-DRB1*16:01:05 variant allele, partial cds	Homo sapiens	228	228	98%	5e-55	87.37	2836	=HYPERLINK("https://www.ncbi.nlm.nih.gov/nucleotide/KU159282.1?report=genbank&log$=nucltop&blast_rank=33&RID=2A2TVR3E013","KU159282.1")
Macaca nemestrina mRNA for MHC class II protein (Mane-DRB gene), isolate PT156, allele Mane-DRB*W004:01	Macaca nemestrina	228	228	98%	5e-55	87.44	843	=HYPERLINK("https://www.ncbi.nlm.nih.gov/nucleotide/LN998249.1?report=genbank&log$=nucltop&blast_rank=34&RID=2A2TVR3E013","LN998249.1")
Homo sapiens clone DRB1_113331_02710 MHC class II antigen (HLA-DRB1) gene, exons 2 and 3 and partial cds	Homo sapiens	228	228	98%	5e-55	87.37	652	=HYPERLINK("https://www.ncbi.nlm.nih.gov/nucleotide/OM938618.1?report=genbank&log$=nucltop&blast_rank=35&RID=2A2TVR3E013","OM938618.1")
Homo sapiens clone DRB1_110887_01328 MHC class II antigen (HLA-DRB1) gene, exon 2 and partial cds	Homo sapiens	228	228	98%	5e-55	87.37	270	=HYPERLINK("https://www.ncbi.nlm.nih.gov/nucleotide/KM012026.1?report=genbank&log$=nucltop&blast_rank=36&RID=2A2TVR3E013","KM012026.1")
Rhinopithecus roxellana MHC class II antigen (Rhro-DRB) gene, Rhro-DRB*33 allele, exon 2 and partial cds	Rhinopithecus roxellana	228	228	100%	5e-55	87.19	270	=HYPERLINK("https://www.ncbi.nlm.nih.gov/nucleotide/JQ863354.1?report=genbank&log$=nucltop&blast_rank=37&RID=2A2TVR3E013","JQ863354.1")
Homo sapiens partial HLA-DRB1 gene for MHC class II antigen, allele HLA-DRB1*16:01:01, cell line DKMS-LSL-DRB1-3, exon 2	Homo sapiens	228	228	98%	5e-55	87.37	270	=HYPERLINK("https://www.ncbi.nlm.nih.gov/nucleotide/HF937422.1?report=genbank&log$=nucltop&blast_rank=38&RID=2A2TVR3E013","HF937422.1")
Homo sapiens partial HLA-DRB1 gene for MHC class II antigen, allele HLA-DRB1*16:01:01, cell line DKMS-LSL-DRB1-49, exon 2	Homo sapiens	228	228	98%	5e-55	87.37	270	=HYPERLINK("https://www.ncbi.nlm.nih.gov/nucleotide/HF937418.1?report=genbank&log$=nucltop&blast_rank=39&RID=2A2TVR3E013","HF937418.1")
Homo sapiens, HLA-DRB1 gene for MHC class II antigen, cell line DKMS-LSL_ID16208026_DRB1_1, allele HLA-DRB1*14:new	Homo sapiens	228	228	100%	5e-55	87.06	13257	=HYPERLINK("https://www.ncbi.nlm.nih.gov/nucleotide/LR878419.1?report=genbank&log$=nucltop&blast_rank=40&RID=2A2TVR3E013","LR878419.1")
Homo sapiens, HLA-DRB1 gene for MHC class II antigen, cell line DKMS-LSL_ID16207993_DRB1_1, allele HLA-DRB1*14:new	Homo sapiens	228	228	100%	5e-55	87.06	13257	=HYPERLINK("https://www.ncbi.nlm.nih.gov/nucleotide/LR878418.1?report=genbank&log$=nucltop&blast_rank=41&RID=2A2TVR3E013","LR878418.1")
Macaca nemestrina isolate Nrb00080 MHC class II antigen (Mane-DRB) gene, partial cds	Macaca nemestrina	228	228	98%	5e-55	87.44	226	=HYPERLINK("https://www.ncbi.nlm.nih.gov/nucleotide/HQ110990.1?report=genbank&log$=nucltop&blast_rank=42&RID=2A2TVR3E013","HQ110990.1")
Homo sapiens HLA-DRB1 gene for MHC class 2 antigen, partial cds	Homo sapiens	228	228	98%	5e-55	87.37	233	=HYPERLINK("https://www.ncbi.nlm.nih.gov/nucleotide/AB602490.1?report=genbank&log$=nucltop&blast_rank=43&RID=2A2TVR3E013","AB602490.1")
Homo sapiens clone DRB1_586_00215 MHC class II antigen (HLA-DRB1) gene, complete cds	Homo sapiens	228	228	100%	5e-55	87.13	270	=HYPERLINK("https://www.ncbi.nlm.nih.gov/nucleotide/GQ254399.1?report=genbank&log$=nucltop&blast_rank=44&RID=2A2TVR3E013","GQ254399.1")
Homo sapiens MHC class II antigen (HLA-DRB1) gene, HLA-DRB1*16 allele, partial cds	Homo sapiens	228	228	100%	5e-55	87.06	270	=HYPERLINK("https://www.ncbi.nlm.nih.gov/nucleotide/GU014286.1?report=genbank&log$=nucltop&blast_rank=45&RID=2A2TVR3E013","GU014286.1")
Homo sapiens partial HLA-DRB1 gene for MHC class II antigen, HLA-DRB1*0436 allele, exon 2	Homo sapiens	228	228	100%	5e-55	87.06	270	=HYPERLINK("https://www.ncbi.nlm.nih.gov/nucleotide/AM409253.1?report=genbank&log$=nucltop&blast_rank=46&RID=2A2TVR3E013","AM409253.1")
Homo sapiens MHC class II antigen (HLA-DRB1) gene, HLA-DRB1*08022 variant allele, partial cds	Homo sapiens	228	228	98%	5e-55	87.37	266	=HYPERLINK("https://www.ncbi.nlm.nih.gov/nucleotide/AF363728.1?report=genbank&log$=nucltop&blast_rank=47&RID=2A2TVR3E013","AF363728.1")
Human MHC class II antigen (HLA-DRB1) gene, DRB1*16012, exon 2 and partial cds	Homo sapiens	228	228	98%	5e-55	87.37	255	=HYPERLINK("https://www.ncbi.nlm.nih.gov/nucleotide/U59686.1?report=genbank&log$=nucltop&blast_rank=48&RID=2A2TVR3E013","U59686.1")
Homo sapiens partial HLA-DRB1 gene for MHC class II antigen, DR0809var allele, exon 2	Homo sapiens	228	228	100%	5e-55	87.06	270	=HYPERLINK("https://www.ncbi.nlm.nih.gov/nucleotide/AJ581744.1?report=genbank&log$=nucltop&blast_rank=49&RID=2A2TVR3E013","AJ581744.1")
Homo sapiens MHC class II antigen (HLA-DRB1) gene, HLA-DRB1*13 variant allele, partial cds	Homo sapiens	228	228	98%	5e-55	87.37	270	=HYPERLINK("https://www.ncbi.nlm.nih.gov/nucleotide/AF305212.1?report=genbank&log$=nucltop&blast_rank=50&RID=2A2TVR3E013","AF305212.1")
Homo sapiens MHC class II antigen (HLA-DRB1) gene, HLA-DRB1-DRB1*04 allele, partial cds	Homo sapiens	228	228	100%	5e-55	87.06	452	=HYPERLINK("https://www.ncbi.nlm.nih.gov/nucleotide/AF240637.1?report=genbank&log$=nucltop&blast_rank=51&RID=2A2TVR3E013","AF240637.1")
Human class II HLA-DRB1*14 gene, exon 2	Homo sapiens	228	228	100%	5e-55	87.06	247	=HYPERLINK("https://www.ncbi.nlm.nih.gov/nucleotide/U02561.1?report=genbank&log$=nucltop&blast_rank=52&RID=2A2TVR3E013","U02561.1")
Human MHC class II HLA-DR-beta cell surface glycoprotein (HLA-DRB13) gene, partial cds	Homo sapiens	228	228	98%	5e-55	87.37	227	=HYPERLINK("https://www.ncbi.nlm.nih.gov/nucleotide/L06847.1?report=genbank&log$=nucltop&blast_rank=53&RID=2A2TVR3E013","L06847.1")
Homo sapiens HLA-DR6 gene, HLA-DRB1 antigen region	Homo sapiens	228	228	98%	5e-55	87.37	224	=HYPERLINK("https://www.ncbi.nlm.nih.gov/nucleotide/D13189.1?report=genbank&log$=nucltop&blast_rank=54&RID=2A2TVR3E013","D13189.1")
Callithrix jacchus mRNA for MHC class I protein (Caja-DRB1 gene), isolate alex, allele Caja-DRB1*03:10	Callithrix jacchus	226	226	95%	2e-54	88.02	777	=HYPERLINK("https://www.ncbi.nlm.nih.gov/nucleotide/LT992508.1?report=genbank&log$=nucltop&blast_rank=55&RID=2A2TVR3E013","LT992508.1")
PREDICTED: Hyaena hyaena DLA class II histocompatibility antigen, DR-1 beta chain-like (LOC120238168), mRNA	Hyaena hyaena	226	226	95%	2e-54	87.96	1194	=HYPERLINK("https://www.ncbi.nlm.nih.gov/nucleotide/XM_039241795.1?report=genbank&log$=nucltop&blast_rank=56&RID=2A2TVR3E013","XM_039241795.1")
Crocuta crocuta clone 17_8b MHC class II antigen (Crcr-DQB) gene, partial cds	Crocuta crocuta	226	226	95%	2e-54	88.02	201	=HYPERLINK("https://www.ncbi.nlm.nih.gov/nucleotide/JN985770.1?report=genbank&log$=nucltop&blast_rank=57&RID=2A2TVR3E013","JN985770.1")
Hyaena hyaena clone 4_13 MHC class II antigen (Hyhy-DRB) gene, exon 2 and partial cds	Hyaena hyaena	226	226	95%	2e-54	88.02	201	=HYPERLINK("https://www.ncbi.nlm.nih.gov/nucleotide/JN985764.1?report=genbank&log$=nucltop&blast_rank=58&RID=2A2TVR3E013","JN985764.1")
Crocuta crocuta clone 66_1c MHC class II antigen (Crcr-DRB) gene, exon 2 and partial cds	Crocuta crocuta	226	226	95%	2e-54	88.02	201	=HYPERLINK("https://www.ncbi.nlm.nih.gov/nucleotide/JN985753.1?report=genbank&log$=nucltop&blast_rank=59&RID=2A2TVR3E013","JN985753.1")
Crocuta crocuta clone 7_11 MHC class II antigen (Crcr-DRB) gene, exon 2 and partial cds	Crocuta crocuta	226	226	95%	2e-54	88.02	201	=HYPERLINK("https://www.ncbi.nlm.nih.gov/nucleotide/JN985742.1?report=genbank&log$=nucltop&blast_rank=60&RID=2A2TVR3E013","JN985742.1")
Crocuta crocuta voucher kc 36 clone 39 MHC class II antigen (MHC-DRB) gene, exon 2 and partial cds	Crocuta crocuta	226	226	95%	2e-54	88.02	198	=HYPERLINK("https://www.ncbi.nlm.nih.gov/nucleotide/HQ230586.1?report=genbank&log$=nucltop&blast_rank=61&RID=2A2TVR3E013","HQ230586.1")
Macaca fuscata DRB gene for MHC class II antigen, partial cds, note: Mafu-6	Macaca fuscata fuscata	226	226	99%	2e-54	87.06	237	=HYPERLINK("https://www.ncbi.nlm.nih.gov/nucleotide/AB253335.1?report=genbank&log$=nucltop&blast_rank=62&RID=2A2TVR3E013","AB253335.1")
Callithrix jacchus Caja-DRB1*0310 gene for MHC class II antigen, partial cds	Callithrix jacchus	226	226	95%	2e-54	88.02	230	=HYPERLINK("https://www.ncbi.nlm.nih.gov/nucleotide/AB032102.1?report=genbank&log$=nucltop&blast_rank=63&RID=2A2TVR3E013","AB032102.1")
Aotus vociferans MHC class II antigen (Aovo-DRB) mRNA, Aovo-DRB*W93:01 allele, partial cds	Aotus vociferans	224	224	99%	7e-54	86.93	864	=HYPERLINK("https://www.ncbi.nlm.nih.gov/nucleotide/MF615365.1?report=genbank&log$=nucltop&blast_rank=64&RID=2A2TVR3E013","MF615365.1")
Macaca mulatta gene for MHC class I antigen (Mamu-DRB gene), isolate N132, allele Mamu-DRB_W004_01_ext-165	Macaca mulatta	224	224	99%	7e-54	87.00	3781	=HYPERLINK("https://www.ncbi.nlm.nih.gov/nucleotide/OX377294.1?report=genbank&log$=nucltop&blast_rank=65&RID=2A2TVR3E013","OX377294.1")
Aotus vociferans MHC class II antigen (Aovo-DRB) gene, Aovo-DRB*W93:01 allele, partial cds	Aotus vociferans	224	224	99%	7e-54	86.93	545	=HYPERLINK("https://www.ncbi.nlm.nih.gov/nucleotide/KF447740.1?report=genbank&log$=nucltop&blast_rank=66&RID=2A2TVR3E013","KF447740.1")
Aotus nigriceps MHC class II antigen (DRB) mRNA, DRB*W1309 allele, partial cds	Aotus nigriceps	224	224	99%	7e-54	86.93	267	=HYPERLINK("https://www.ncbi.nlm.nih.gov/nucleotide/DQ162736.1?report=genbank&log$=nucltop&blast_rank=67&RID=2A2TVR3E013","DQ162736.1")
Aotus nigriceps isolate 16797_8 MHC class II antigen beta chain (DRB) mRNA, DRB*W1306 allele, partial cds	Aotus nigriceps	224	224	99%	7e-54	86.93	255	=HYPERLINK("https://www.ncbi.nlm.nih.gov/nucleotide/AY563254.2?report=genbank&log$=nucltop&blast_rank=68&RID=2A2TVR3E013","AY563254.2")
Aotus nancymaae isolate 16770_6 MHC class II antigen beta chain (DRB) mRNA, DRB*W1310 allele, partial cds	Aotus nancymaae	224	224	99%	7e-54	86.93	255	=HYPERLINK("https://www.ncbi.nlm.nih.gov/nucleotide/AY563220.2?report=genbank&log$=nucltop&blast_rank=69&RID=2A2TVR3E013","AY563220.2")
Macaca mulatta Major Histocompatibility Complex BAC MMU281E18, complete sequence	Macaca mulatta	224	224	99%	7e-54	87.00	188725	=HYPERLINK("https://www.ncbi.nlm.nih.gov/nucleotide/AC148700.1?report=genbank&log$=nucltop&blast_rank=70&RID=2A2TVR3E013","AC148700.1")
Macaca mulatta mRNA for MHC class II antigen, Mamu-DRB*W401 allele (DRB gene), isolate 2AK	Macaca mulatta	224	224	99%	7e-54	87.00	801	=HYPERLINK("https://www.ncbi.nlm.nih.gov/nucleotide/AJ601367.1?report=genbank&log$=nucltop&blast_rank=71&RID=2A2TVR3E013","AJ601367.1")
Macaca mulatta partial Mamu-DRB*W401 gene for MHC class II antigen, exon 2	Macaca mulatta	224	224	99%	7e-54	87.00	246	=HYPERLINK("https://www.ncbi.nlm.nih.gov/nucleotide/Z26174.2?report=genbank&log$=nucltop&blast_rank=72&RID=2A2TVR3E013","Z26174.2")
Aotus sp. clone 16797-8 MHC class II antigen pseudogene mRNA, partial sequence	Aotus sp. (in: primates)	224	224	99%	7e-54	86.93	277	=HYPERLINK("https://www.ncbi.nlm.nih.gov/nucleotide/AY227062.1?report=genbank&log$=nucltop&blast_rank=73&RID=2A2TVR3E013","AY227062.1")
Aotus sp. clone 16770-6 MHC class II antigen pseudogene mRNA, partial sequence	Aotus sp. (in: primates)	224	224	99%	7e-54	86.93	277	=HYPERLINK("https://www.ncbi.nlm.nih.gov/nucleotide/AY227060.1?report=genbank&log$=nucltop&blast_rank=74&RID=2A2TVR3E013","AY227060.1")
Homo sapiens clone DRB1_111182_00176 MHC class II antigen (HLA-DRB1) gene, exon 2 and partial cds	Homo sapiens	222	222	98%	2e-53	86.87	270	=HYPERLINK("https://www.ncbi.nlm.nih.gov/nucleotide/KT037066.1?report=genbank&log$=nucltop&blast_rank=75&RID=2A2TVR3E013","KT037066.1")
Homo sapiens clone DRB13 MHC class II antigen (HLA-DRB1) gene, partial cds	Homo sapiens	222	222	100%	2e-53	86.63	270	=HYPERLINK("https://www.ncbi.nlm.nih.gov/nucleotide/KR012872.1?report=genbank&log$=nucltop&blast_rank=76&RID=2A2TVR3E013","KR012872.1")
Homo sapiens clone DRB1_111074_00120 MHC class II antigen (HLA-DRB1) gene, exon 2 and partial cds	Homo sapiens	222	222	98%	2e-53	86.87	270	=HYPERLINK("https://www.ncbi.nlm.nih.gov/nucleotide/KP735538.1?report=genbank&log$=nucltop&blast_rank=77&RID=2A2TVR3E013","KP735538.1")
Homo sapiens clone DRB1_111054_00010 MHC class II antigen (HLA-DRB1) gene, exon 2 and partial cds	Homo sapiens	222	222	100%	2e-53	86.57	270	=HYPERLINK("https://www.ncbi.nlm.nih.gov/nucleotide/KP342366.1?report=genbank&log$=nucltop&blast_rank=78&RID=2A2TVR3E013","KP342366.1")
Homo sapiens clone DRB1_111023_00095 MHC class II antigen (HLA-DRB1) gene, exon 2 and partial cds	Homo sapiens	222	222	98%	2e-53	86.87	270	=HYPERLINK("https://www.ncbi.nlm.nih.gov/nucleotide/KP227744.1?report=genbank&log$=nucltop&blast_rank=79&RID=2A2TVR3E013","KP227744.1")
Homo sapiens MHC class II antigen (HLA-DRB1) gene, HLA-DRB1*13 new allele, exon 2 and partial cds	Homo sapiens	222	222	100%	2e-53	86.57	270	=HYPERLINK("https://www.ncbi.nlm.nih.gov/nucleotide/KR138378.1?report=genbank&log$=nucltop&blast_rank=80&RID=2A2TVR3E013","KR138378.1")
Homo sapiens clone DRB1_110974_00001 MHC class II antigen (HLA-DRB1) gene, exon 2 and partial cds	Homo sapiens	222	222	98%	2e-53	86.87	270	=HYPERLINK("https://www.ncbi.nlm.nih.gov/nucleotide/KM987165.1?report=genbank&log$=nucltop&blast_rank=81&RID=2A2TVR3E013","KM987165.1")
Homo sapiens clone DRB1_110953_00026 MHC class II antigen (HLA-DRB1) gene, exon 2 and partial cds	Homo sapiens	222	222	98%	2e-53	86.87	270	=HYPERLINK("https://www.ncbi.nlm.nih.gov/nucleotide/KM586213.1?report=genbank&log$=nucltop&blast_rank=82&RID=2A2TVR3E013","KM586213.1")
Homo sapiens clone DRB1_110953_00019 MHC class II antigen (HLA-DRB1) gene, exon 2 and partial cds	Homo sapiens	222	222	98%	2e-53	86.87	270	=HYPERLINK("https://www.ncbi.nlm.nih.gov/nucleotide/KM586206.1?report=genbank&log$=nucltop&blast_rank=83&RID=2A2TVR3E013","KM586206.1")
Homo sapiens MHC class II antigen (HLA-DRB1) gene, HLA-DRB1*16 allele, partial cds	Homo sapiens	222	222	100%	2e-53	86.57	2779	=HYPERLINK("https://www.ncbi.nlm.nih.gov/nucleotide/KP768452.1?report=genbank&log$=nucltop&blast_rank=84&RID=2A2TVR3E013","KP768452.1")
Homo sapiens clone DRB1_113355_02725 MHC class II antigen (HLA-DRB1) gene, exons 2 and 3 and partial cds	Homo sapiens	222	222	100%	2e-53	86.57	652	=HYPERLINK("https://www.ncbi.nlm.nih.gov/nucleotide/ON165113.1?report=genbank&log$=nucltop&blast_rank=85&RID=2A2TVR3E013","ON165113.1")
Homo sapiens clone DRB1_113355_02724 MHC class II antigen (HLA-DRB1) gene, exons 2 and 3 and partial cds	Homo sapiens	222	222	100%	2e-53	86.57	652	=HYPERLINK("https://www.ncbi.nlm.nih.gov/nucleotide/ON165112.1?report=genbank&log$=nucltop&blast_rank=86&RID=2A2TVR3E013","ON165112.1")
Homo sapiens clone DRB1_113331_02703 MHC class II antigen (HLA-DRB1) gene, exons 2 and 3 and partial cds	Homo sapiens	222	222	100%	2e-53	86.57	652	=HYPERLINK("https://www.ncbi.nlm.nih.gov/nucleotide/OM938611.1?report=genbank&log$=nucltop&blast_rank=87&RID=2A2TVR3E013","OM938611.1")
Homo sapiens clone DRB1_113331_02702 MHC class II antigen (HLA-DRB1) gene, exons 2 and 3 and partial cds	Homo sapiens	222	222	100%	2e-53	86.57	652	=HYPERLINK("https://www.ncbi.nlm.nih.gov/nucleotide/OM938610.1?report=genbank&log$=nucltop&blast_rank=88&RID=2A2TVR3E013","OM938610.1")
Papio anubis isolate V936D MHC class II antigen (Paan-DRB) gene, Paan-DRB*W081:02 allele, partial cds	Papio anubis	222	222	100%	2e-53	86.70	262	=HYPERLINK("https://www.ncbi.nlm.nih.gov/nucleotide/OP375783.1?report=genbank&log$=nucltop&blast_rank=89&RID=2A2TVR3E013","OP375783.1")
Homo sapiens clone DRB1_113295_02624 MHC class II antigen (HLA-DRB1) gene, exon 2 and partial cds	Homo sapiens	222	222	98%	2e-53	86.87	270	=HYPERLINK("https://www.ncbi.nlm.nih.gov/nucleotide/OM304952.1?report=genbank&log$=nucltop&blast_rank=90&RID=2A2TVR3E013","OM304952.1")
Homo sapiens MHC class II antigen (HLA-DRB1) gene, HLA-DRB1*08:NEW allele, exons 2 through 4 and partial cds	Homo sapiens	222	222	100%	2e-53	86.57	863	=HYPERLINK("https://www.ncbi.nlm.nih.gov/nucleotide/OK144541.1?report=genbank&log$=nucltop&blast_rank=91&RID=2A2TVR3E013","OK144541.1")
Homo sapiens MHC class II antigen (HLA-DRB1) gene, HLA-DRB1*08 allele, partial cds	Homo sapiens	222	222	100%	2e-53	86.63	270	=HYPERLINK("https://www.ncbi.nlm.nih.gov/nucleotide/KP693696.1?report=genbank&log$=nucltop&blast_rank=92&RID=2A2TVR3E013","KP693696.1")
Homo sapiens HLA-DRB1 gene for MHC class II antigen, allele HLA-DRB1*08:04:01:03	Homo sapiens	222	222	100%	2e-53	86.57	13247	=HYPERLINK("https://www.ncbi.nlm.nih.gov/nucleotide/OX333563.1?report=genbank&log$=nucltop&blast_rank=93&RID=2A2TVR3E013","OX333563.1")
Homo sapiens HLA-DRB1 gene for MHC class II antigen, allele HLA-DRB1*08:04:01:03	Homo sapiens	222	222	100%	2e-53	86.57	13247	=HYPERLINK("https://www.ncbi.nlm.nih.gov/nucleotide/OX333504.1?report=genbank&log$=nucltop&blast_rank=94&RID=2A2TVR3E013","OX333504.1")
Homo sapiens HLA-DRB1 gene for MHC class II antigen, allele HLA-DRB1*08:04:01:03	Homo sapiens	222	222	100%	2e-53	86.57	13247	=HYPERLINK("https://www.ncbi.nlm.nih.gov/nucleotide/OX333489.1?report=genbank&log$=nucltop&blast_rank=95&RID=2A2TVR3E013","OX333489.1")
Homo sapiens HLA-DRB1 gene for MHC class II antigen, allele HLA-DRB1*08:04:01:03	Homo sapiens	222	222	100%	2e-53	86.57	13247	=HYPERLINK("https://www.ncbi.nlm.nih.gov/nucleotide/OX333487.1?report=genbank&log$=nucltop&blast_rank=96&RID=2A2TVR3E013","OX333487.1")
Homo sapiens HLA-DRB1 gene for MHC class II antigen, allele HLA-DRB1*08:04:01:03	Homo sapiens	222	222	100%	2e-53	86.57	13247	=HYPERLINK("https://www.ncbi.nlm.nih.gov/nucleotide/OX333486.1?report=genbank&log$=nucltop&blast_rank=97&RID=2A2TVR3E013","OX333486.1")
Homo sapiens HLA-DRB1 gene for MHC class II antigen, allele HLA-DRB1*08:04:01:04	Homo sapiens	222	222	100%	2e-53	86.57	13247	=HYPERLINK("https://www.ncbi.nlm.nih.gov/nucleotide/OX333477.1?report=genbank&log$=nucltop&blast_rank=98&RID=2A2TVR3E013","OX333477.1")
Homo sapiens mRNA for MHC class II antigen (HLA-DRB1 gene), isolate 34355, allele DRB1*13:08ext	Homo sapiens	222	222	100%	2e-53	86.57	801	=HYPERLINK("https://www.ncbi.nlm.nih.gov/nucleotide/HG974595.1?report=genbank&log$=nucltop&blast_rank=99&RID=2A2TVR3E013","HG974595.1")
Homo sapiens isolate KORPK-050DR HLA-DRB1 gene, partial sequence	Homo sapiens	207	207	98%	7e-49	84.34	234	=HYPERLINK("https://www.ncbi.nlm.nih.gov/nucleotide/DQ141463.1?report=genbank&log$=nucltop&blast_rank=100&RID=2A2TVR3E013","DQ141463.1")
