## Supplementary material for "Characterization of both major histocompatibility complex classes in a wild social mammal: the banded mongoose": Blast results - MHCII DRB exon 2: 2A2TVR3E013-Alignment-Descriptions Query 5 - Mumu-DRB_06.csv

Description	Scientific Name	Max Score	Total Score	Query Cover	E value	Per. ident	Acc. Len	Accession
Crocuta crocuta voucher kc 29 clone 38 MHC class II antigen (MHC-DRB) gene, exon 2 and partial cds	Crocuta crocuta	257	257	96%	7e-64	90.72	198	=HYPERLINK("https://www.ncbi.nlm.nih.gov/nucleotide/HQ230583.1?report=genbank&log$=nucltop&blast_rank=1&RID=2A2TVR3E013","HQ230583.1")
PREDICTED: Suricata suricatta DLA class II histocompatibility antigen, DR-1 beta chain-like (LOC115295561), transcript variant X6, mRNA	Suricata suricatta	255	255	100%	2e-63	89.55	1215	=HYPERLINK("https://www.ncbi.nlm.nih.gov/nucleotide/XM_029943554.1?report=genbank&log$=nucltop&blast_rank=2&RID=2A2TVR3E013","XM_029943554.1")
PREDICTED: Suricata suricatta DLA class II histocompatibility antigen, DR-1 beta chain-like (LOC115295561), transcript variant X5, mRNA	Suricata suricatta	255	255	100%	2e-63	89.55	970	=HYPERLINK("https://www.ncbi.nlm.nih.gov/nucleotide/XM_029943552.1?report=genbank&log$=nucltop&blast_rank=3&RID=2A2TVR3E013","XM_029943552.1")
PREDICTED: Suricata suricatta DLA class II histocompatibility antigen, DR-1 beta chain-like (LOC115295561), transcript variant X4, mRNA	Suricata suricatta	255	255	100%	2e-63	89.55	1272	=HYPERLINK("https://www.ncbi.nlm.nih.gov/nucleotide/XM_029943551.1?report=genbank&log$=nucltop&blast_rank=4&RID=2A2TVR3E013","XM_029943551.1")
PREDICTED: Suricata suricatta DLA class II histocompatibility antigen, DR-1 beta chain-like (LOC115295561), transcript variant X3, mRNA	Suricata suricatta	255	255	100%	2e-63	89.55	1296	=HYPERLINK("https://www.ncbi.nlm.nih.gov/nucleotide/XM_029943550.1?report=genbank&log$=nucltop&blast_rank=5&RID=2A2TVR3E013","XM_029943550.1")
PREDICTED: Suricata suricatta DLA class II histocompatibility antigen, DR-1 beta chain-like (LOC115295561), transcript variant X2, mRNA	Suricata suricatta	255	255	100%	2e-63	89.55	1278	=HYPERLINK("https://www.ncbi.nlm.nih.gov/nucleotide/XM_029943549.1?report=genbank&log$=nucltop&blast_rank=6&RID=2A2TVR3E013","XM_029943549.1")
PREDICTED: Suricata suricatta DLA class II histocompatibility antigen, DR-1 beta chain-like (LOC115295561), transcript variant X1, mRNA	Suricata suricatta	255	255	100%	2e-63	89.55	1182	=HYPERLINK("https://www.ncbi.nlm.nih.gov/nucleotide/XM_029943548.1?report=genbank&log$=nucltop&blast_rank=7&RID=2A2TVR3E013","XM_029943548.1")
Crocuta crocuta clone 13_3 MHC class II antigen (Crcr-DRB) gene, exon 2 and partial cds	Crocuta crocuta	252	252	96%	3e-62	90.21	201	=HYPERLINK("https://www.ncbi.nlm.nih.gov/nucleotide/JN985748.1?report=genbank&log$=nucltop&blast_rank=8&RID=2A2TVR3E013","JN985748.1")
Crocuta crocuta voucher kc 126 clone 36 MHC class II antigen (MHC-DQB) gene, partial cds	Crocuta crocuta	246	246	93%	1e-60	90.43	198	=HYPERLINK("https://www.ncbi.nlm.nih.gov/nucleotide/HQ230642.1?report=genbank&log$=nucltop&blast_rank=9&RID=2A2TVR3E013","HQ230642.1")
Crocuta crocuta clone 1_10 MHC class II antigen (Crcr-DRB) gene, exon 2 and partial cds	Crocuta crocuta	241	241	96%	7e-59	89.12	201	=HYPERLINK("https://www.ncbi.nlm.nih.gov/nucleotide/JN985755.1?report=genbank&log$=nucltop&blast_rank=10&RID=2A2TVR3E013","JN985755.1")
Crocuta crocuta voucher kc 179 clone 4 MHC class II antigen (MHC-DQB) gene, partial cds	Crocuta crocuta	241	241	93%	7e-59	89.89	198	=HYPERLINK("https://www.ncbi.nlm.nih.gov/nucleotide/HQ230647.1?report=genbank&log$=nucltop&blast_rank=11&RID=2A2TVR3E013","HQ230647.1")
Homo sapiens clone DRB3_112361_00558 MHC class II antigen (HLA-DRB3) gene, exons 2 and 3 and partial cds	Homo sapiens	235	235	97%	3e-57	88.32	652	=HYPERLINK("https://www.ncbi.nlm.nih.gov/nucleotide/MK844078.1?report=genbank&log$=nucltop&blast_rank=12&RID=2A2TVR3E013","MK844078.1")
Homo sapiens clone DRB3_112325_00532 MHC class II antigen (HLA-DRB3) gene, exons 2 and 3 and partial cds	Homo sapiens	235	235	97%	3e-57	88.32	652	=HYPERLINK("https://www.ncbi.nlm.nih.gov/nucleotide/MK616642.1?report=genbank&log$=nucltop&blast_rank=13&RID=2A2TVR3E013","MK616642.1")
Homo sapiens clone DRB3_112218_00491 MHC class II antigen (HLA-DRB3) gene, exon 2 and partial cds	Homo sapiens	235	235	97%	3e-57	88.32	270	=HYPERLINK("https://www.ncbi.nlm.nih.gov/nucleotide/MK308914.1?report=genbank&log$=nucltop&blast_rank=14&RID=2A2TVR3E013","MK308914.1")
Homo sapiens clone DRB3_112187_00468 MHC class II antigen (HLA-DRB3) gene, exon 2 and partial cds	Homo sapiens	235	235	97%	3e-57	88.32	270	=HYPERLINK("https://www.ncbi.nlm.nih.gov/nucleotide/MK225320.1?report=genbank&log$=nucltop&blast_rank=15&RID=2A2TVR3E013","MK225320.1")
Homo sapiens clone DRB3_111915_00330 MHC class II antigen (HLA-DRB3) gene, exon 2 and partial cds	Homo sapiens	235	235	97%	3e-57	88.32	270	=HYPERLINK("https://www.ncbi.nlm.nih.gov/nucleotide/MH173590.1?report=genbank&log$=nucltop&blast_rank=16&RID=2A2TVR3E013","MH173590.1")
Macaca fascicularis mRNA for MHC class II protein (Mafa-DRB gene), isolate AC418, allele DRB*W4:06_nov	Macaca fascicularis	235	235	97%	3e-57	88.32	801	=HYPERLINK("https://www.ncbi.nlm.nih.gov/nucleotide/LR131221.1?report=genbank&log$=nucltop&blast_rank=17&RID=2A2TVR3E013","LR131221.1")
Homo sapiens clone DRB3_111874_00293 MHC class II antigen (HLA-DRB3) gene, exon 2 and partial cds	Homo sapiens	235	235	97%	3e-57	88.32	270	=HYPERLINK("https://www.ncbi.nlm.nih.gov/nucleotide/MG769869.1?report=genbank&log$=nucltop&blast_rank=18&RID=2A2TVR3E013","MG769869.1")
Homo sapiens clone DRB3_111836_00263 MHC class II antigen (HLA-DRB3) gene, exon 2 and partial cds	Homo sapiens	235	235	97%	3e-57	88.32	270	=HYPERLINK("https://www.ncbi.nlm.nih.gov/nucleotide/MG603147.1?report=genbank&log$=nucltop&blast_rank=19&RID=2A2TVR3E013","MG603147.1")
Homo sapiens clone DRB3_111836_00262 MHC class II antigen (HLA-DRB3) gene, exon 2 and partial cds	Homo sapiens	235	235	97%	3e-57	88.32	270	=HYPERLINK("https://www.ncbi.nlm.nih.gov/nucleotide/MG603146.1?report=genbank&log$=nucltop&blast_rank=20&RID=2A2TVR3E013","MG603146.1")
Homo sapiens clone DRB3_111836_00260 MHC class II antigen (HLA-DRB3) gene, exon 2 and partial cds	Homo sapiens	235	235	97%	3e-57	88.32	270	=HYPERLINK("https://www.ncbi.nlm.nih.gov/nucleotide/MG603144.1?report=genbank&log$=nucltop&blast_rank=21&RID=2A2TVR3E013","MG603144.1")
Homo sapiens clone DRB3_111817_00249 MHC class II antigen (HLA-DRB3) gene, exon 2 and partial cds	Homo sapiens	235	235	97%	3e-57	88.32	270	=HYPERLINK("https://www.ncbi.nlm.nih.gov/nucleotide/MG450982.1?report=genbank&log$=nucltop&blast_rank=22&RID=2A2TVR3E013","MG450982.1")
Homo sapiens clone DRB3_111762_00231 MHC class II antigen (HLA-DRB3) gene, exon 2 and partial cds	Homo sapiens	235	235	97%	3e-57	88.32	270	=HYPERLINK("https://www.ncbi.nlm.nih.gov/nucleotide/MF170365.1?report=genbank&log$=nucltop&blast_rank=23&RID=2A2TVR3E013","MF170365.1")
Homo sapiens clone DRB3_111731_00215 MHC class II antigen (HLA-DRB3) gene, exon 2 and partial cds	Homo sapiens	235	235	97%	3e-57	88.32	270	=HYPERLINK("https://www.ncbi.nlm.nih.gov/nucleotide/KY816435.1?report=genbank&log$=nucltop&blast_rank=24&RID=2A2TVR3E013","KY816435.1")
Macaca fascicularis mRNA for MHC-class II protein (Mafa-DRB gene), isolate GC028, allele Mafa-DRB*W004:06	Macaca fascicularis	235	235	97%	3e-57	88.32	801	=HYPERLINK("https://www.ncbi.nlm.nih.gov/nucleotide/LT707685.1?report=genbank&log$=nucltop&blast_rank=25&RID=2A2TVR3E013","LT707685.1")
Homo sapiens clone DRB3_113509_00768 MHC class II antigen (HLA-DRB3) gene, exons 2 through 6 and partial cds	Homo sapiens	235	235	97%	3e-57	88.32	1101	=HYPERLINK("https://www.ncbi.nlm.nih.gov/nucleotide/OP524439.1?report=genbank&log$=nucltop&blast_rank=26&RID=2A2TVR3E013","OP524439.1")
Homo sapiens clone DRB3_113247_00934 MHC class II antigen (HLA-DRB3) gene, exons 2 and 3 and partial cds	Homo sapiens	235	235	97%	3e-57	88.32	652	=HYPERLINK("https://www.ncbi.nlm.nih.gov/nucleotide/OL813447.1?report=genbank&log$=nucltop&blast_rank=27&RID=2A2TVR3E013","OL813447.1")
PREDICTED: Mandrillus leucophaeus HLA class II histocompatibility antigen, DRB1-4 beta chain-like (LOC105536147), mRNA	Mandrillus leucophaeus	235	235	97%	3e-57	88.32	981	=HYPERLINK("https://www.ncbi.nlm.nih.gov/nucleotide/XM_011975422.1?report=genbank&log$=nucltop&blast_rank=28&RID=2A2TVR3E013","XM_011975422.1")
Homo sapiens mRNA for MHC class II antigen (HLA-DRB1 gene), isolate 37391, allele DRB1*07:04ext	Homo sapiens	235	235	97%	3e-57	88.32	801	=HYPERLINK("https://www.ncbi.nlm.nih.gov/nucleotide/HG974601.1?report=genbank&log$=nucltop&blast_rank=29&RID=2A2TVR3E013","HG974601.1")
Macaca fascicularis MHC class II DRB antigen (Mafa-DRB) mRNA, Mafa-DRB*W4:06 allele, partial cds	Macaca fascicularis	235	235	97%	3e-57	88.32	537	=HYPERLINK("https://www.ncbi.nlm.nih.gov/nucleotide/JQ579577.1?report=genbank&log$=nucltop&blast_rank=30&RID=2A2TVR3E013","JQ579577.1")
Crocuta crocuta clone 66_1c MHC class II antigen (Crcr-DRB) gene, exon 2 and partial cds	Crocuta crocuta	235	235	96%	3e-57	88.60	201	=HYPERLINK("https://www.ncbi.nlm.nih.gov/nucleotide/JN985753.1?report=genbank&log$=nucltop&blast_rank=31&RID=2A2TVR3E013","JN985753.1")
Crocuta crocuta clone 5_1 MHC class II antigen (Crcr-DRB) gene, exon 2 and partial cds	Crocuta crocuta	235	235	96%	3e-57	88.60	201	=HYPERLINK("https://www.ncbi.nlm.nih.gov/nucleotide/JN985741.1?report=genbank&log$=nucltop&blast_rank=32&RID=2A2TVR3E013","JN985741.1")
Crocuta crocuta clone 7_11 MHC class II antigen (Crcr-DRB) gene, exon 2 and partial cds	Crocuta crocuta	235	235	96%	3e-57	88.60	201	=HYPERLINK("https://www.ncbi.nlm.nih.gov/nucleotide/JN985742.1?report=genbank&log$=nucltop&blast_rank=33&RID=2A2TVR3E013","JN985742.1")
Crocuta crocuta voucher kc 36 clone 39 MHC class II antigen (MHC-DRB) gene, exon 2 and partial cds	Crocuta crocuta	235	235	96%	3e-57	88.60	198	=HYPERLINK("https://www.ncbi.nlm.nih.gov/nucleotide/HQ230586.1?report=genbank&log$=nucltop&blast_rank=34&RID=2A2TVR3E013","HQ230586.1")
Macaca fascicularis isolate Nrc00020 MHC class II antigen (Mafa-DRB) gene, partial cds	Macaca fascicularis	235	235	97%	3e-57	88.32	226	=HYPERLINK("https://www.ncbi.nlm.nih.gov/nucleotide/GU576471.1?report=genbank&log$=nucltop&blast_rank=35&RID=2A2TVR3E013","GU576471.1")
Mustela lutreola MHC class II antigen (Mulu-DRB) gene, Mulu-DRB*5 allele, exon 2 and partial cds	Mustela lutreola	235	235	97%	3e-57	88.27	229	=HYPERLINK("https://www.ncbi.nlm.nih.gov/nucleotide/EU263554.1?report=genbank&log$=nucltop&blast_rank=36&RID=2A2TVR3E013","EU263554.1")
Homo sapiens isolate BY00192 MHC class II antigen (HLA-DRB1) gene, HLA-DRB1*0711 variant allele, exon 2 and partial cds	Homo sapiens	235	235	97%	3e-57	88.32	270	=HYPERLINK("https://www.ncbi.nlm.nih.gov/nucleotide/EU029789.1?report=genbank&log$=nucltop&blast_rank=37&RID=2A2TVR3E013","EU029789.1")
Homo sapiens HLA-DRB1 gene, allele HLA-DRB1*07ROS, partial exon 2	Homo sapiens	235	235	97%	3e-57	88.32	247	=HYPERLINK("https://www.ncbi.nlm.nih.gov/nucleotide/Y16224.1?report=genbank&log$=nucltop&blast_rank=38&RID=2A2TVR3E013","Y16224.1")
Homo sapiens partial HLA-DRB1 gene for MHC class II antigen, HLA-DRB1*07new allele, exon 2	Homo sapiens	235	235	97%	3e-57	88.32	236	=HYPERLINK("https://www.ncbi.nlm.nih.gov/nucleotide/AM233523.1?report=genbank&log$=nucltop&blast_rank=39&RID=2A2TVR3E013","AM233523.1")
Homo sapiens partial HLA-DRB1 gene for MHC class II antigen, HLA-DRB1*0704, exons 2-3	Homo sapiens	235	235	97%	3e-57	88.32	638	=HYPERLINK("https://www.ncbi.nlm.nih.gov/nucleotide/AM109974.1?report=genbank&log$=nucltop&blast_rank=40&RID=2A2TVR3E013","AM109974.1")
Homo sapiens HLA-DRB3 gene, exon 2	Homo sapiens	235	235	97%	3e-57	88.32	246	=HYPERLINK("https://www.ncbi.nlm.nih.gov/nucleotide/Y13715.1?report=genbank&log$=nucltop&blast_rank=41&RID=2A2TVR3E013","Y13715.1")
Aotus vociferans MHC class II antigen (Aovo-DRB) mRNA, Aovo-DRB1*03:07 allele, partial cds	Aotus vociferans	233	233	100%	1e-56	87.62	841	=HYPERLINK("https://www.ncbi.nlm.nih.gov/nucleotide/MF615368.1?report=genbank&log$=nucltop&blast_rank=42&RID=2A2TVR3E013","MF615368.1")
Aotus vociferans MHC class II antigen (Aovo-DRB) mRNA, Aovo-DRB1*03:05 allele, partial cds	Aotus vociferans	233	233	100%	1e-56	87.62	865	=HYPERLINK("https://www.ncbi.nlm.nih.gov/nucleotide/MF615367.1?report=genbank&log$=nucltop&blast_rank=43&RID=2A2TVR3E013","MF615367.1")
Aotus nancymaae MHC class II antigen (Aona-DRB1*03_N13) gene, exon 2 and partial cds	Aotus nancymaae	233	233	100%	1e-56	87.62	284	=HYPERLINK("https://www.ncbi.nlm.nih.gov/nucleotide/OM746133.1?report=genbank&log$=nucltop&blast_rank=44&RID=2A2TVR3E013","OM746133.1")
Aotus vociferans MHC class II antigen (Aovo-DRB) gene, Aovo-DRB1*03:07 allele, partial cds	Aotus vociferans	233	233	100%	1e-56	87.62	1019	=HYPERLINK("https://www.ncbi.nlm.nih.gov/nucleotide/KF447758.1?report=genbank&log$=nucltop&blast_rank=45&RID=2A2TVR3E013","KF447758.1")
Aotus vociferans MHC class II antigen (Aovo-DRB) gene, Aovo-DRB1*03:05 allele, partial cds	Aotus vociferans	233	233	100%	1e-56	87.62	1091	=HYPERLINK("https://www.ncbi.nlm.nih.gov/nucleotide/KF447756.1?report=genbank&log$=nucltop&blast_rank=46&RID=2A2TVR3E013","KF447756.1")
Microcebus rufus Miru-DRB gene for MHC class II antigen, exon 2, partial cds, allele:Miru-DRB*Wc04	Microcebus rufus	233	233	97%	1e-56	88.27	202	=HYPERLINK("https://www.ncbi.nlm.nih.gov/nucleotide/AB078297.1?report=genbank&log$=nucltop&blast_rank=47&RID=2A2TVR3E013","AB078297.1")
Lepilemur leucopus Lele-DRB gene for MHC class II antigen, exon 2, partial cds, allele:Lele-DRB*Wc01	Lepilemur leucopus	233	233	97%	1e-56	88.21	202	=HYPERLINK("https://www.ncbi.nlm.nih.gov/nucleotide/AB078296.1?report=genbank&log$=nucltop&blast_rank=48&RID=2A2TVR3E013","AB078296.1")
Microcebus rufus Miru-DRB gene for MHC class II antigen, exon 2, partial cds, allele:Miru-DRB*Wc03	Microcebus rufus	233	233	97%	1e-56	88.27	202	=HYPERLINK("https://www.ncbi.nlm.nih.gov/nucleotide/AB078295.1?report=genbank&log$=nucltop&blast_rank=49&RID=2A2TVR3E013","AB078295.1")
Lemur catta MHC class II antigen DRB (Leca-DRB) gene, Leca-DRB*042 allele, partial cds	Lemur catta	231	231	96%	4e-56	88.21	202	=HYPERLINK("https://www.ncbi.nlm.nih.gov/nucleotide/KJ817241.1?report=genbank&log$=nucltop&blast_rank=50&RID=2A2TVR3E013","KJ817241.1")
Lemur catta MHC class II antigen DRB (Leca-DRB) gene, Leca-DRB*032 allele, partial cds	Lemur catta	231	231	96%	4e-56	88.21	202	=HYPERLINK("https://www.ncbi.nlm.nih.gov/nucleotide/KJ817231.1?report=genbank&log$=nucltop&blast_rank=51&RID=2A2TVR3E013","KJ817231.1")
Crocuta crocuta clone 17_8b MHC class II antigen (Crcr-DQB) gene, partial cds	Crocuta crocuta	231	231	95%	4e-56	88.48	201	=HYPERLINK("https://www.ncbi.nlm.nih.gov/nucleotide/JN985770.1?report=genbank&log$=nucltop&blast_rank=52&RID=2A2TVR3E013","JN985770.1")
Crocuta crocuta clone 17_6 MHC class II antigen (Crcr-DQB) gene, partial cds	Crocuta crocuta	231	231	95%	4e-56	88.48	201	=HYPERLINK("https://www.ncbi.nlm.nih.gov/nucleotide/JN985767.1?report=genbank&log$=nucltop&blast_rank=53&RID=2A2TVR3E013","JN985767.1")
Macaca fuscata DRB gene for MHC class II antigen, partial cds, note: Mafu-4	Macaca fuscata fuscata	231	231	99%	4e-56	87.56	237	=HYPERLINK("https://www.ncbi.nlm.nih.gov/nucleotide/AB253333.1?report=genbank&log$=nucltop&blast_rank=54&RID=2A2TVR3E013","AB253333.1")
Eulemur fulvus fulvus Euff-DRB gene for MHC class II antigen, exon 2, partial cds, allele:Euff-DRB*Wd04	Eulemur fulvus fulvus	231	231	96%	4e-56	88.14	202	=HYPERLINK("https://www.ncbi.nlm.nih.gov/nucleotide/AB078320.1?report=genbank&log$=nucltop&blast_rank=55&RID=2A2TVR3E013","AB078320.1")
Homo sapiens partial HLA-DRB3 gene for MHC class II antigen, allele HLA-DRB3*03:01:01G, exon 2	Homo sapiens	230	230	97%	1e-55	87.82	270	=HYPERLINK("https://www.ncbi.nlm.nih.gov/nucleotide/LT555533.1?report=genbank&log$=nucltop&blast_rank=56&RID=2A2TVR3E013","LT555533.1")
Homo sapiens isolate JH0059 MHC class II antigen (HLA-DRB3) gene, HLA-DRB3*03:01:01:01 allele, complete cds	Homo sapiens	230	230	97%	1e-55	87.82	1301	=HYPERLINK("https://www.ncbi.nlm.nih.gov/nucleotide/OR050587.1?report=genbank&log$=nucltop&blast_rank=57&RID=2A2TVR3E013","OR050587.1")
Homo sapiens clone DRB3_113361_00752 MHC class II antigen (HLA-DRB3) gene, exons 2 through 6 and partial cds	Homo sapiens	230	230	97%	1e-55	87.82	1101	=HYPERLINK("https://www.ncbi.nlm.nih.gov/nucleotide/ON206786.1?report=genbank&log$=nucltop&blast_rank=58&RID=2A2TVR3E013","ON206786.1")
Homo sapiens isolate 9000612290178626 MHC class II antigen (HLA-DRB3) gene, partial cds	Homo sapiens	230	230	97%	1e-55	87.82	1101	=HYPERLINK("https://www.ncbi.nlm.nih.gov/nucleotide/OQ866630.1?report=genbank&log$=nucltop&blast_rank=59&RID=2A2TVR3E013","OQ866630.1")
Macaca mulatta isolate Rh23108_6089-3a major histocompatibility complex genomic sequence	Macaca mulatta	230	230	97%	1e-55	87.82	8547	=HYPERLINK("https://www.ncbi.nlm.nih.gov/nucleotide/KT330590.1?report=genbank&log$=nucltop&blast_rank=60&RID=2A2TVR3E013","KT330590.1")
Macaca nemestrina mRNA for MHC class II protein (Mane-DRB1 gene), isolate PT269, allele Mane-DRB1*04:07	Macaca nemestrina	230	230	97%	1e-55	87.82	801	=HYPERLINK("https://www.ncbi.nlm.nih.gov/nucleotide/LN998253.1?report=genbank&log$=nucltop&blast_rank=61&RID=2A2TVR3E013","LN998253.1")
Homo sapiens MHC class II antigen (HLA-DRB3) gene, HLA-DRB3*03:01 NEW allele, partial cds	Homo sapiens	230	230	97%	1e-55	87.82	4938	=HYPERLINK("https://www.ncbi.nlm.nih.gov/nucleotide/OQ623791.1?report=genbank&log$=nucltop&blast_rank=62&RID=2A2TVR3E013","OQ623791.1")
Macaca fascicularis MHC class II protein (Mafa-DRB) mRNA, Mafa-DRB-27-38 allele, partial cds	Macaca fascicularis	230	230	97%	1e-55	87.82	551	=HYPERLINK("https://www.ncbi.nlm.nih.gov/nucleotide/KR632826.1?report=genbank&log$=nucltop&blast_rank=63&RID=2A2TVR3E013","KR632826.1")
Homo sapiens HLA-DRB3 gene for HLA class II histocompatibility antigen DR beta chain precursor, partial cds, allele: DRB3*03:01:03Nov2	Homo sapiens	230	230	97%	1e-55	87.82	5667	=HYPERLINK("https://www.ncbi.nlm.nih.gov/nucleotide/LC316600.1?report=genbank&log$=nucltop&blast_rank=64&RID=2A2TVR3E013","LC316600.1")
Homo sapiens HLA-DRB3 gene for HLA class II histocompatibility antigen DR beta chain precursor, partial cds, allele: DRB3*03:01:03Nov1	Homo sapiens	230	230	97%	1e-55	87.82	5667	=HYPERLINK("https://www.ncbi.nlm.nih.gov/nucleotide/LC257947.1?report=genbank&log$=nucltop&blast_rank=65&RID=2A2TVR3E013","LC257947.1")
Homo sapiens HLA-DRB3 gene for HLA class II histocompatibility antigen DR beta chain precursor, partial cds, allele: DRB3*03:01:01Nov	Homo sapiens	230	230	97%	1e-55	87.82	5673	=HYPERLINK("https://www.ncbi.nlm.nih.gov/nucleotide/LC257946.1?report=genbank&log$=nucltop&blast_rank=66&RID=2A2TVR3E013","LC257946.1")
Homo sapiens HLA-DRB3 gene for HLA class II histocompatibility antigen DR beta chain precursor, partial cds, allele: DRB3*03:01:01	Homo sapiens	230	230	97%	1e-55	87.82	5673	=HYPERLINK("https://www.ncbi.nlm.nih.gov/nucleotide/LC257945.1?report=genbank&log$=nucltop&blast_rank=67&RID=2A2TVR3E013","LC257945.1")
Homo sapiens HLA-DRB3 gene for MHC class II antigen, partial cds, allele: DRB3*03:01:04	Homo sapiens	230	230	97%	1e-55	87.82	4014	=HYPERLINK("https://www.ncbi.nlm.nih.gov/nucleotide/LC148857.1?report=genbank&log$=nucltop&blast_rank=68&RID=2A2TVR3E013","LC148857.1")
Homo sapiens clone DRB1_113310_02632 MHC class II antigen (HLA-DRB1) gene, exons 2 through 6 and partial cds	Homo sapiens	230	230	97%	1e-55	87.88	1101	=HYPERLINK("https://www.ncbi.nlm.nih.gov/nucleotide/OM688066.1?report=genbank&log$=nucltop&blast_rank=69&RID=2A2TVR3E013","OM688066.1")
Homo sapiens clone DRB1_110943_00014 MHC class II antigen (HLA-DRB1) gene, exon 2 and partial cds	Homo sapiens	230	230	97%	1e-55	87.88	270	=HYPERLINK("https://www.ncbi.nlm.nih.gov/nucleotide/KM455017.1?report=genbank&log$=nucltop&blast_rank=70&RID=2A2TVR3E013","KM455017.1")
Homo sapiens clone DRB1_110943_00004 MHC class II antigen (HLA-DRB1) gene, exon 2 and partial cds	Homo sapiens	230	230	97%	1e-55	87.88	270	=HYPERLINK("https://www.ncbi.nlm.nih.gov/nucleotide/KM455007.1?report=genbank&log$=nucltop&blast_rank=71&RID=2A2TVR3E013","KM455007.1")
Homo sapiens clone DRB1_110943_00002 MHC class II antigen (HLA-DRB1) gene, exon 2 and partial cds	Homo sapiens	230	230	97%	1e-55	87.88	270	=HYPERLINK("https://www.ncbi.nlm.nih.gov/nucleotide/KM455005.1?report=genbank&log$=nucltop&blast_rank=72&RID=2A2TVR3E013","KM455005.1")
Homo sapiens clone DRB3_113247_00954 MHC class II antigen (HLA-DRB3) gene, exons 2 and 3 and partial cds	Homo sapiens	230	230	97%	1e-55	87.82	652	=HYPERLINK("https://www.ncbi.nlm.nih.gov/nucleotide/OL813467.1?report=genbank&log$=nucltop&blast_rank=73&RID=2A2TVR3E013","OL813467.1")
Homo sapiens clone DRB3_113247_00951 MHC class II antigen (HLA-DRB3) gene, exons 2 and 3 and partial cds	Homo sapiens	230	230	97%	1e-55	87.82	652	=HYPERLINK("https://www.ncbi.nlm.nih.gov/nucleotide/OL813464.1?report=genbank&log$=nucltop&blast_rank=74&RID=2A2TVR3E013","OL813464.1")
Homo sapiens clone DRB3_113247_00950 MHC class II antigen (HLA-DRB3) gene, exons 2 and 3 and partial cds	Homo sapiens	230	230	97%	1e-55	87.82	652	=HYPERLINK("https://www.ncbi.nlm.nih.gov/nucleotide/OL813463.1?report=genbank&log$=nucltop&blast_rank=75&RID=2A2TVR3E013","OL813463.1")
Homo sapiens isolate 5957602-260943 MHC class II antigen (HLA-DRB3) gene, HLA-DRB3*03NEW allele, exons 2 through 6 and partial cds	Homo sapiens	230	230	97%	1e-55	87.82	5376	=HYPERLINK("https://www.ncbi.nlm.nih.gov/nucleotide/OP205486.1?report=genbank&log$=nucltop&blast_rank=76&RID=2A2TVR3E013","OP205486.1")
Homo sapiens clone DRB3_113192_00728 MHC class II antigen (HLA-DRB3) gene, exons 2 and 3 and partial cds	Homo sapiens	230	230	97%	1e-55	87.82	652	=HYPERLINK("https://www.ncbi.nlm.nih.gov/nucleotide/OK377222.1?report=genbank&log$=nucltop&blast_rank=77&RID=2A2TVR3E013","OK377222.1")
PREDICTED: Cercocebus atys HLA class II histocompatibility antigen, DRB1-4 beta chain (LOC105576724), transcript variant X2, mRNA	Cercocebus atys	230	230	97%	1e-55	87.82	1276	=HYPERLINK("https://www.ncbi.nlm.nih.gov/nucleotide/XM_012040044.1?report=genbank&log$=nucltop&blast_rank=78&RID=2A2TVR3E013","XM_012040044.1")
PREDICTED: Cercocebus atys HLA class II histocompatibility antigen, DRB1-4 beta chain (LOC105576724), transcript variant X1, mRNA	Cercocebus atys	230	230	97%	1e-55	87.82	1224	=HYPERLINK("https://www.ncbi.nlm.nih.gov/nucleotide/XM_012040043.1?report=genbank&log$=nucltop&blast_rank=79&RID=2A2TVR3E013","XM_012040043.1")
Homo sapiens clone DRB3_113169_00725 MHC class II antigen (HLA-DRB3) gene, exons 2 through 6 and partial cds	Homo sapiens	230	230	97%	1e-55	87.82	1101	=HYPERLINK("https://www.ncbi.nlm.nih.gov/nucleotide/MZ967084.1?report=genbank&log$=nucltop&blast_rank=80&RID=2A2TVR3E013","MZ967084.1")
Homo sapiens MHC class II antigen (HLA-DRB3) gene, HLA-DRB3*03:01:03:01var allele, exons 2 through 6 and partial cds	Homo sapiens	230	230	97%	1e-55	87.82	5285	=HYPERLINK("https://www.ncbi.nlm.nih.gov/nucleotide/ON454664.1?report=genbank&log$=nucltop&blast_rank=81&RID=2A2TVR3E013","ON454664.1")
Homo sapiens MHC class II antigen (HLA-DRB3) gene, HLA-DRB3*03:NEW allele, partial cds	Homo sapiens	230	230	97%	1e-55	87.82	5425	=HYPERLINK("https://www.ncbi.nlm.nih.gov/nucleotide/OL456724.1?report=genbank&log$=nucltop&blast_rank=82&RID=2A2TVR3E013","OL456724.1")
Homo sapiens clone DRB3_113021_00701 MHC class II antigen (HLA-DRB3) gene, exons 2 through 6 and partial cds	Homo sapiens	230	230	97%	1e-55	87.82	1101	=HYPERLINK("https://www.ncbi.nlm.nih.gov/nucleotide/MW685892.1?report=genbank&log$=nucltop&blast_rank=83&RID=2A2TVR3E013","MW685892.1")
Homo sapiens clone DRB3_112947_00684 MHC class II antigen (HLA-DRB3) gene, exons 2 and 3 and partial cds	Homo sapiens	230	230	97%	1e-55	87.82	652	=HYPERLINK("https://www.ncbi.nlm.nih.gov/nucleotide/MW367403.1?report=genbank&log$=nucltop&blast_rank=84&RID=2A2TVR3E013","MW367403.1")
Aotus vociferans MHC class II antigen (Aovo-DRB) gene, Aovo-DRB1*03:06 allele, partial cds	Aotus vociferans	230	230	97%	1e-55	87.82	1015	=HYPERLINK("https://www.ncbi.nlm.nih.gov/nucleotide/KF447757.1?report=genbank&log$=nucltop&blast_rank=85&RID=2A2TVR3E013","KF447757.1")
Homo sapiens HLA-DRB3 gene, partial cds, allele: DRB3*03:01:01	Homo sapiens	230	230	97%	1e-55	87.82	5153	=HYPERLINK("https://www.ncbi.nlm.nih.gov/nucleotide/AB829532.1?report=genbank&log$=nucltop&blast_rank=86&RID=2A2TVR3E013","AB829532.1")
Homo sapiens MHC class II antigen (HLA-DRB3) gene, HLA-DRB3*03NEW allele, partial cds	Homo sapiens	230	230	97%	1e-55	87.82	5377	=HYPERLINK("https://www.ncbi.nlm.nih.gov/nucleotide/OK428631.1?report=genbank&log$=nucltop&blast_rank=87&RID=2A2TVR3E013","OK428631.1")
Homo sapiens clone DRB3_112853_00659 MHC class II antigen (HLA-DRB3) gene, exons 2 and 3 and partial cds	Homo sapiens	230	230	97%	1e-55	87.82	652	=HYPERLINK("https://www.ncbi.nlm.nih.gov/nucleotide/MT992445.1?report=genbank&log$=nucltop&blast_rank=88&RID=2A2TVR3E013","MT992445.1")
Macaca mulatta clone DRB19-5 MHC class II antigen mRNA, partial cds	Macaca mulatta	230	230	97%	1e-55	87.82	428	=HYPERLINK("https://www.ncbi.nlm.nih.gov/nucleotide/KF880653.1?report=genbank&log$=nucltop&blast_rank=89&RID=2A2TVR3E013","KF880653.1")
Homo sapiens MHC class II antigen (HLA-DRB3) gene, HLA-DRB3*03:NEW allele, partial cds	Homo sapiens	230	230	97%	1e-55	87.82	987	=HYPERLINK("https://www.ncbi.nlm.nih.gov/nucleotide/MW074869.1?report=genbank&log$=nucltop&blast_rank=90&RID=2A2TVR3E013","MW074869.1")
Homo sapiens isolate 4135071 MHC class II antigen (HLA-DRB3) gene, HLA-DRB3*03 allele, partial cds	Homo sapiens	230	230	97%	1e-55	87.82	4356	=HYPERLINK("https://www.ncbi.nlm.nih.gov/nucleotide/MW116963.1?report=genbank&log$=nucltop&blast_rank=91&RID=2A2TVR3E013","MW116963.1")
Homo sapiens partial HLA-DRB1 gene for MHC class II antigen, bio-material DKMS-LSL-DRB1-71, allele HLA-DRB1*07, exon 2	Homo sapiens	230	230	97%	1e-55	87.88	270	=HYPERLINK("https://www.ncbi.nlm.nih.gov/nucleotide/HG008021.1?report=genbank&log$=nucltop&blast_rank=92&RID=2A2TVR3E013","HG008021.1")
Homo sapiens clone DRB3_112697_00624 MHC class II antigen (HLA-DRB3) gene, exons 2 and 3 and partial cds	Homo sapiens	230	230	97%	1e-55	87.82	652	=HYPERLINK("https://www.ncbi.nlm.nih.gov/nucleotide/MT267998.1?report=genbank&log$=nucltop&blast_rank=93&RID=2A2TVR3E013","MT267998.1")
Homo sapiens clone DRB3_112697_00623 MHC class II antigen (HLA-DRB3) gene, exons 2 and 3 and partial cds	Homo sapiens	230	230	97%	1e-55	87.82	652	=HYPERLINK("https://www.ncbi.nlm.nih.gov/nucleotide/MT267997.1?report=genbank&log$=nucltop&blast_rank=94&RID=2A2TVR3E013","MT267997.1")
Homo sapiens clone DRB3_112697_00622 MHC class II antigen (HLA-DRB3) gene, exons 2 and 3 and partial cds	Homo sapiens	230	230	97%	1e-55	87.82	652	=HYPERLINK("https://www.ncbi.nlm.nih.gov/nucleotide/MT267996.1?report=genbank&log$=nucltop&blast_rank=95&RID=2A2TVR3E013","MT267996.1")
Homo sapiens clone DRB3_112697_00621 MHC class II antigen (HLA-DRB3) gene, exons 2 through 6 and partial cds	Homo sapiens	230	230	97%	1e-55	87.82	1101	=HYPERLINK("https://www.ncbi.nlm.nih.gov/nucleotide/MT267995.1?report=genbank&log$=nucltop&blast_rank=96&RID=2A2TVR3E013","MT267995.1")
Homo sapiens clone DRB3_112697_00609 MHC class II antigen (HLA-DRB3) gene, exons 2 and 3 and partial cds	Homo sapiens	230	230	97%	1e-55	87.82	652	=HYPERLINK("https://www.ncbi.nlm.nih.gov/nucleotide/MT267983.1?report=genbank&log$=nucltop&blast_rank=97&RID=2A2TVR3E013","MT267983.1")
Homo sapiens HLA-DRB3 gene for MHC class II antigen, allele HLA-DRB3*03:01:01:NEW	Homo sapiens	230	230	97%	1e-55	87.82	12866	=HYPERLINK("https://www.ncbi.nlm.nih.gov/nucleotide/HG993100.1?report=genbank&log$=nucltop&blast_rank=98&RID=2A2TVR3E013","HG993100.1")
Homo sapiens HLA-DRB3 gene for MHC class II antigen, allele HLA-DRB3*03:01:01:NEW	Homo sapiens	230	230	97%	1e-55	87.82	12866	=HYPERLINK("https://www.ncbi.nlm.nih.gov/nucleotide/HG993098.1?report=genbank&log$=nucltop&blast_rank=99&RID=2A2TVR3E013","HG993098.1")
PREDICTED: Hyaena hyaena DLA class II histocompatibility antigen, DR-1 beta chain-like (LOC120238168), mRNA	Hyaena hyaena	230	230	97%	1e-55	87.76	1194	=HYPERLINK("https://www.ncbi.nlm.nih.gov/nucleotide/XM_039241795.1?report=genbank&log$=nucltop&blast_rank=100&RID=2A2TVR3E013","XM_039241795.1")
