## Supplementary material for "Characterization of both major histocompatibility complex classes in a wild social mammal: the banded mongoose": Blast results - MHCII DRB exon 2: 2A2TVR3E013-Alignment-Descriptions Query 6 - Mumu-DRB_03.csv

Description	Scientific Name	Max Score	Total Score	Query Cover	E value	Per. ident	Acc. Len	Accession
PREDICTED: Suricata suricatta DLA class II histocompatibility antigen, DR-1 beta chain-like (LOC115295561), transcript variant X6, mRNA	Suricata suricatta	267	267	100%	1e-66	90.55	1215	=HYPERLINK("https://www.ncbi.nlm.nih.gov/nucleotide/XM_029943554.1?report=genbank&log$=nucltop&blast_rank=1&RID=2A2TVR3E013","XM_029943554.1")
PREDICTED: Suricata suricatta DLA class II histocompatibility antigen, DR-1 beta chain-like (LOC115295561), transcript variant X5, mRNA	Suricata suricatta	267	267	100%	1e-66	90.55	970	=HYPERLINK("https://www.ncbi.nlm.nih.gov/nucleotide/XM_029943552.1?report=genbank&log$=nucltop&blast_rank=2&RID=2A2TVR3E013","XM_029943552.1")
PREDICTED: Suricata suricatta DLA class II histocompatibility antigen, DR-1 beta chain-like (LOC115295561), transcript variant X4, mRNA	Suricata suricatta	267	267	100%	1e-66	90.55	1272	=HYPERLINK("https://www.ncbi.nlm.nih.gov/nucleotide/XM_029943551.1?report=genbank&log$=nucltop&blast_rank=3&RID=2A2TVR3E013","XM_029943551.1")
PREDICTED: Suricata suricatta DLA class II histocompatibility antigen, DR-1 beta chain-like (LOC115295561), transcript variant X3, mRNA	Suricata suricatta	267	267	100%	1e-66	90.55	1296	=HYPERLINK("https://www.ncbi.nlm.nih.gov/nucleotide/XM_029943550.1?report=genbank&log$=nucltop&blast_rank=4&RID=2A2TVR3E013","XM_029943550.1")
PREDICTED: Suricata suricatta DLA class II histocompatibility antigen, DR-1 beta chain-like (LOC115295561), transcript variant X2, mRNA	Suricata suricatta	267	267	100%	1e-66	90.55	1278	=HYPERLINK("https://www.ncbi.nlm.nih.gov/nucleotide/XM_029943549.1?report=genbank&log$=nucltop&blast_rank=5&RID=2A2TVR3E013","XM_029943549.1")
PREDICTED: Suricata suricatta DLA class II histocompatibility antigen, DR-1 beta chain-like (LOC115295561), transcript variant X1, mRNA	Suricata suricatta	267	267	100%	1e-66	90.55	1182	=HYPERLINK("https://www.ncbi.nlm.nih.gov/nucleotide/XM_029943548.1?report=genbank&log$=nucltop&blast_rank=6&RID=2A2TVR3E013","XM_029943548.1")
Mustela sibirica Musi-DRB gene for MHC class II antigen, Musi-DRB*05_ allele, exon 2 and partial cds	Mustela sibirica	263	263	97%	1e-65	90.82	242	=HYPERLINK("https://www.ncbi.nlm.nih.gov/nucleotide/LC055010.1?report=genbank&log$=nucltop&blast_rank=7&RID=2A2TVR3E013","LC055010.1")
Mustela sibirica Musi-DRB gene for MHC class II antigen, Musi-DRB*04_ allele, exon 2 and partial cds	Mustela sibirica	263	263	97%	1e-65	90.82	242	=HYPERLINK("https://www.ncbi.nlm.nih.gov/nucleotide/LC055009.1?report=genbank&log$=nucltop&blast_rank=8&RID=2A2TVR3E013","LC055009.1")
PREDICTED: Halichoerus grypus DLA class II histocompatibility antigen, DR-1 beta chain (LOC118537681), transcript variant X2, mRNA	Halichoerus grypus	257	257	97%	7e-64	90.31	1271	=HYPERLINK("https://www.ncbi.nlm.nih.gov/nucleotide/XM_036095319.1?report=genbank&log$=nucltop&blast_rank=9&RID=2A2TVR3E013","XM_036095319.1")
PREDICTED: Halichoerus grypus DLA class II histocompatibility antigen, DR-1 beta chain (LOC118537681), transcript variant X1, mRNA	Halichoerus grypus	257	257	97%	7e-64	90.31	1243	=HYPERLINK("https://www.ncbi.nlm.nih.gov/nucleotide/XM_036095317.1?report=genbank&log$=nucltop&blast_rank=10&RID=2A2TVR3E013","XM_036095317.1")
Crocuta crocuta voucher kc 29 clone 38 MHC class II antigen (MHC-DRB) gene, exon 2 and partial cds	Crocuta crocuta	257	257	96%	7e-64	90.67	198	=HYPERLINK("https://www.ncbi.nlm.nih.gov/nucleotide/HQ230583.1?report=genbank&log$=nucltop&blast_rank=11&RID=2A2TVR3E013","HQ230583.1")
Lemur catta MHC class II antigen DRB (Leca-DRB) gene, Leca-DRB*032 allele, partial cds	Lemur catta	254	254	96%	9e-63	90.21	202	=HYPERLINK("https://www.ncbi.nlm.nih.gov/nucleotide/KJ817231.1?report=genbank&log$=nucltop&blast_rank=12&RID=2A2TVR3E013","KJ817231.1")
Crocuta crocuta clone 13_3 MHC class II antigen (Crcr-DRB) gene, exon 2 and partial cds	Crocuta crocuta	252	252	96%	3e-62	90.16	201	=HYPERLINK("https://www.ncbi.nlm.nih.gov/nucleotide/JN985748.1?report=genbank&log$=nucltop&blast_rank=13&RID=2A2TVR3E013","JN985748.1")
Taxidea taxus MHC class II antigen (DRB) gene, DRB-H04 allele, exon 2 and partial cds	Taxidea taxus	250	250	100%	1e-61	89.05	227	=HYPERLINK("https://www.ncbi.nlm.nih.gov/nucleotide/KU059087.1?report=genbank&log$=nucltop&blast_rank=14&RID=2A2TVR3E013","KU059087.1")
Crocuta crocuta voucher kc 126 clone 36 MHC class II antigen (MHC-DQB) gene, partial cds	Crocuta crocuta	246	246	93%	1e-60	90.37	198	=HYPERLINK("https://www.ncbi.nlm.nih.gov/nucleotide/HQ230642.1?report=genbank&log$=nucltop&blast_rank=15&RID=2A2TVR3E013","HQ230642.1")
Taxidea taxus MHC class II antigen (DRB) gene, DRB-H05 allele, exon 2 and partial cds	Taxidea taxus	244	244	100%	5e-60	88.56	227	=HYPERLINK("https://www.ncbi.nlm.nih.gov/nucleotide/KU059088.1?report=genbank&log$=nucltop&blast_rank=16&RID=2A2TVR3E013","KU059088.1")
Lemur catta MHC class II antigen DRB (Leca-DRB) gene, Leca-DRB*035 allele, partial cds	Lemur catta	243	243	96%	2e-59	89.18	202	=HYPERLINK("https://www.ncbi.nlm.nih.gov/nucleotide/KJ817234.1?report=genbank&log$=nucltop&blast_rank=17&RID=2A2TVR3E013","KJ817234.1")
Daubentonia madagascariensis Dama-DRB gene for MHC class II antigen, exon 2, partial cds, allele:Dama-DRB*09	Daubentonia madagascariensis	243	243	96%	2e-59	89.18	202	=HYPERLINK("https://www.ncbi.nlm.nih.gov/nucleotide/AB084510.1?report=genbank&log$=nucltop&blast_rank=18&RID=2A2TVR3E013","AB084510.1")
Lemur catta Leca-DRB gene for MHC class II antigen, exon 2, partial cds, allele:Leca-DRB*Wa01	Lemur catta	243	243	96%	2e-59	89.18	202	=HYPERLINK("https://www.ncbi.nlm.nih.gov/nucleotide/AB078265.1?report=genbank&log$=nucltop&blast_rank=19&RID=2A2TVR3E013","AB078265.1")
Bos taurus isolate SG3 breed Sokoto Gudali MHC class II antigen (DRB3) gene, exon 2 and partial cds	Bos taurus	241	241	99%	7e-59	88.50	243	=HYPERLINK("https://www.ncbi.nlm.nih.gov/nucleotide/MG878587.1?report=genbank&log$=nucltop&blast_rank=20&RID=2A2TVR3E013","MG878587.1")
Mustela nivalis Muni-DRB gene for MHC class II antigen, partial cds, allele: Muni-DRB*07	Mustela nivalis	241	241	97%	7e-59	88.78	242	=HYPERLINK("https://www.ncbi.nlm.nih.gov/nucleotide/LC174996.1?report=genbank&log$=nucltop&blast_rank=21&RID=2A2TVR3E013","LC174996.1")
Bos taurus Luxor-M453 BoLA-DRB3 gene for MHC class II DR-beta chain, partial cds	Bos taurus	241	241	99%	7e-59	88.50	280	=HYPERLINK("https://www.ncbi.nlm.nih.gov/nucleotide/LC536589.1?report=genbank&log$=nucltop&blast_rank=22&RID=2A2TVR3E013","LC536589.1")
Crocuta crocuta voucher kc 179 clone 4 MHC class II antigen (MHC-DQB) gene, partial cds	Crocuta crocuta	241	241	93%	7e-59	89.84	198	=HYPERLINK("https://www.ncbi.nlm.nih.gov/nucleotide/HQ230647.1?report=genbank&log$=nucltop&blast_rank=23&RID=2A2TVR3E013","HQ230647.1")
Felis catus MHC class II DRB first extracellular domain MHCFECA-DRB gene (DRB*0503 allele), partial cds	Felis catus	241	241	96%	7e-59	89.12	238	=HYPERLINK("https://www.ncbi.nlm.nih.gov/nucleotide/U51533.1?report=genbank&log$=nucltop&blast_rank=24&RID=2A2TVR3E013","U51533.1")
Felis catus MHC class II DRB first extracellular domain MHCFECA-DRB gene (DRB*0501 allele), partial cds	Felis catus	241	241	96%	7e-59	89.12	238	=HYPERLINK("https://www.ncbi.nlm.nih.gov/nucleotide/U51532.1?report=genbank&log$=nucltop&blast_rank=25&RID=2A2TVR3E013","U51532.1")
Bos taurus isolate T8 breed Tharparker MHC class II antigen (DRB3) gene, exon 2 and partial cds	Bos taurus	239	239	100%	2e-58	88.12	243	=HYPERLINK("https://www.ncbi.nlm.nih.gov/nucleotide/MG878605.1?report=genbank&log$=nucltop&blast_rank=26&RID=2A2TVR3E013","MG878605.1")
Bos taurus isolate R10 breed Red-Sindhi MHC class II antigen (DRB3) gene, exon 2 and partial cds	Bos taurus	239	239	100%	2e-58	88.12	243	=HYPERLINK("https://www.ncbi.nlm.nih.gov/nucleotide/MG878573.1?report=genbank&log$=nucltop&blast_rank=27&RID=2A2TVR3E013","MG878573.1")
Taxidea taxus MHC class II antigen (DRB) gene, DRB-H20 allele, exon 2 and partial cds	Taxidea taxus	239	239	100%	2e-58	88.06	227	=HYPERLINK("https://www.ncbi.nlm.nih.gov/nucleotide/KU059103.1?report=genbank&log$=nucltop&blast_rank=28&RID=2A2TVR3E013","KU059103.1")
Phocarctos hookeri clone 9 MHC class IIB antigen (Phho-DRB) gene, exon 2 and partial cds	Phocarctos hookeri	239	239	100%	2e-58	88.06	216	=HYPERLINK("https://www.ncbi.nlm.nih.gov/nucleotide/KC544978.1?report=genbank&log$=nucltop&blast_rank=29&RID=2A2TVR3E013","KC544978.1")
Zalophus californianus MHC class II antigen (Zaca-DRB) mRNA, Zaca-DRB*04 allele, complete cds	Zalophus californianus	239	239	100%	2e-58	88.06	801	=HYPERLINK("https://www.ncbi.nlm.nih.gov/nucleotide/AY491459.1?report=genbank&log$=nucltop&blast_rank=30&RID=2A2TVR3E013","AY491459.1")
Bos taurus isolate Br6 breed Brangus MHC class II antigen (DRB3) gene, exon 2 and partial cds	Bos taurus	235	235	99%	3e-57	88.00	243	=HYPERLINK("https://www.ncbi.nlm.nih.gov/nucleotide/MG878484.1?report=genbank&log$=nucltop&blast_rank=31&RID=2A2TVR3E013","MG878484.1")
Taxidea taxus MHC class II antigen (DRB) gene, DRB-H01 allele, exon 2 and partial cds	Taxidea taxus	235	235	97%	3e-57	88.27	227	=HYPERLINK("https://www.ncbi.nlm.nih.gov/nucleotide/KU059084.1?report=genbank&log$=nucltop&blast_rank=32&RID=2A2TVR3E013","KU059084.1")
Artibeus jamaicensis MHC class II antigen (Arja-DRB) gene, Arja-DRB*80 allele, exon 2 and partial cds	Artibeus jamaicensis	235	235	94%	3e-57	88.95	216	=HYPERLINK("https://www.ncbi.nlm.nih.gov/nucleotide/KJ011055.1?report=genbank&log$=nucltop&blast_rank=33&RID=2A2TVR3E013","KJ011055.1")
Muntiacus crinifrons MHC class II antigen (Mucr-DRB) gene, Mucr-DRB22 allele, exon 2 and partial cds	Muntiacus crinifrons	235	235	97%	3e-57	88.32	249	=HYPERLINK("https://www.ncbi.nlm.nih.gov/nucleotide/KJ460001.1?report=genbank&log$=nucltop&blast_rank=34&RID=2A2TVR3E013","KJ460001.1")
Rhinolophus macrotis episcopus MHC class II antigen (Rhep-DRB) gene, Rhep-DRB*140 allele, exon 2 and partial cds	Rhinolophus macrotis episcopus	235	235	99%	3e-57	88.00	270	=HYPERLINK("https://www.ncbi.nlm.nih.gov/nucleotide/MT743243.1?report=genbank&log$=nucltop&blast_rank=35&RID=2A2TVR3E013","MT743243.1")
Rhinolophus macrotis episcopus MHC class II antigen (Rhep-DRB) gene, Rhep-DRB*138 allele, exon 2 and partial cds	Rhinolophus macrotis episcopus	235	235	97%	3e-57	88.27	270	=HYPERLINK("https://www.ncbi.nlm.nih.gov/nucleotide/MT743241.1?report=genbank&log$=nucltop&blast_rank=36&RID=2A2TVR3E013","MT743241.1")
Rhinolophus macrotis episcopus MHC class II antigen (Rhep-DRB) gene, Rhep-DRB*137 allele, exon 2 and partial cds	Rhinolophus macrotis episcopus	235	235	99%	3e-57	88.00	270	=HYPERLINK("https://www.ncbi.nlm.nih.gov/nucleotide/MT743240.1?report=genbank&log$=nucltop&blast_rank=37&RID=2A2TVR3E013","MT743240.1")
Rhinolophus macrotis episcopus MHC class II antigen (Rhep-DRB) gene, Rhep-DRB*143 allele, exon 2 and partial cds	Rhinolophus macrotis episcopus	235	235	99%	3e-57	88.00	270	=HYPERLINK("https://www.ncbi.nlm.nih.gov/nucleotide/MT743239.1?report=genbank&log$=nucltop&blast_rank=38&RID=2A2TVR3E013","MT743239.1")
Rhinolophus macrotis episcopus MHC class II antigen (Rhep-DRB) gene, Rhep-DRB*142 allele, exon 2 and partial cds	Rhinolophus macrotis episcopus	235	235	99%	3e-57	88.00	270	=HYPERLINK("https://www.ncbi.nlm.nih.gov/nucleotide/MT743238.1?report=genbank&log$=nucltop&blast_rank=39&RID=2A2TVR3E013","MT743238.1")
Rhinolophus macrotis episcopus MHC class II antigen (Rhep-DRB) gene, Rhep-DRB*141 allele, exon 2 and partial cds	Rhinolophus macrotis episcopus	235	235	99%	3e-57	88.00	270	=HYPERLINK("https://www.ncbi.nlm.nih.gov/nucleotide/MT743237.1?report=genbank&log$=nucltop&blast_rank=40&RID=2A2TVR3E013","MT743237.1")
Rhinolophus macrotis episcopus MHC class II antigen (Rhep-DRB) gene, Rhep-DRB*134 allele, exon 2 and partial cds	Rhinolophus macrotis episcopus	235	235	99%	3e-57	88.00	270	=HYPERLINK("https://www.ncbi.nlm.nih.gov/nucleotide/MT743235.1?report=genbank&log$=nucltop&blast_rank=41&RID=2A2TVR3E013","MT743235.1")
Rhinolophus macrotis episcopus MHC class II antigen (Rhep-DRB) gene, Rhep-DRB*130 allele, exon 2 and partial cds	Rhinolophus macrotis episcopus	235	235	99%	3e-57	88.00	270	=HYPERLINK("https://www.ncbi.nlm.nih.gov/nucleotide/MT743232.1?report=genbank&log$=nucltop&blast_rank=42&RID=2A2TVR3E013","MT743232.1")
Rhinolophus macrotis episcopus MHC class II antigen (Rhep-DRB) gene, Rhep-DRB*128 allele, exon 2 and partial cds	Rhinolophus macrotis episcopus	235	235	99%	3e-57	88.00	270	=HYPERLINK("https://www.ncbi.nlm.nih.gov/nucleotide/MT743230.1?report=genbank&log$=nucltop&blast_rank=43&RID=2A2TVR3E013","MT743230.1")
Rhinolophus macrotis episcopus MHC class II antigen (Rhep-DRB) gene, Rhep-DRB*125 allele, exon 2 and partial cds	Rhinolophus macrotis episcopus	235	235	99%	3e-57	88.00	270	=HYPERLINK("https://www.ncbi.nlm.nih.gov/nucleotide/MT743227.1?report=genbank&log$=nucltop&blast_rank=44&RID=2A2TVR3E013","MT743227.1")
Rhinolophus macrotis episcopus MHC class II antigen (Rhep-DRB) gene, Rhep-DRB*123 allele, exon 2 and partial cds	Rhinolophus macrotis episcopus	235	235	99%	3e-57	88.00	270	=HYPERLINK("https://www.ncbi.nlm.nih.gov/nucleotide/MT743226.1?report=genbank&log$=nucltop&blast_rank=45&RID=2A2TVR3E013","MT743226.1")
Rhinolophus macrotis episcopus MHC class II antigen (Rhep-DRB) gene, Rhep-DRB*119 allele, exon 2 and partial cds	Rhinolophus macrotis episcopus	235	235	99%	3e-57	88.00	270	=HYPERLINK("https://www.ncbi.nlm.nih.gov/nucleotide/MT743223.1?report=genbank&log$=nucltop&blast_rank=46&RID=2A2TVR3E013","MT743223.1")
Rhinolophus macrotis episcopus MHC class II antigen (Rhep-DRB) gene, Rhep-DRB*118 allele, exon 2 and partial cds	Rhinolophus macrotis episcopus	235	235	99%	3e-57	88.00	270	=HYPERLINK("https://www.ncbi.nlm.nih.gov/nucleotide/MT743222.1?report=genbank&log$=nucltop&blast_rank=47&RID=2A2TVR3E013","MT743222.1")
Rhinolophus macrotis episcopus MHC class II antigen (Rhep-DRB) gene, Rhep-DRB*135 allele, exon 2 and partial cds	Rhinolophus macrotis episcopus	235	235	99%	3e-57	88.00	270	=HYPERLINK("https://www.ncbi.nlm.nih.gov/nucleotide/MT743221.1?report=genbank&log$=nucltop&blast_rank=48&RID=2A2TVR3E013","MT743221.1")
Rhinolophus macrotis episcopus MHC class II antigen (Rhep-DRB) gene, Rhep-DRB*124 allele, exon 2 and partial cds	Rhinolophus macrotis episcopus	235	235	99%	3e-57	88.00	270	=HYPERLINK("https://www.ncbi.nlm.nih.gov/nucleotide/MT743219.1?report=genbank&log$=nucltop&blast_rank=49&RID=2A2TVR3E013","MT743219.1")
Rhinolophus macrotis episcopus MHC class II antigen (Rhep-DRB) gene, Rhep-DRB*50 allele, exon 2 and partial cds	Rhinolophus macrotis episcopus	235	235	97%	3e-57	88.27	270	=HYPERLINK("https://www.ncbi.nlm.nih.gov/nucleotide/MT743150.1?report=genbank&log$=nucltop&blast_rank=50&RID=2A2TVR3E013","MT743150.1")
Rhinolophus macrotis episcopus MHC class II antigen (Rhep-DRB) gene, Rhep-DRB*49 allele, exon 2 and partial cds	Rhinolophus macrotis episcopus	235	235	97%	3e-57	88.27	270	=HYPERLINK("https://www.ncbi.nlm.nih.gov/nucleotide/MT743149.1?report=genbank&log$=nucltop&blast_rank=51&RID=2A2TVR3E013","MT743149.1")
Rhinolophus macrotis episcopus MHC class II antigen (Rhep-DRB) gene, Rhep-DRB*48 allele, exon 2 and partial cds	Rhinolophus macrotis episcopus	235	235	97%	3e-57	88.27	270	=HYPERLINK("https://www.ncbi.nlm.nih.gov/nucleotide/MT743148.1?report=genbank&log$=nucltop&blast_rank=52&RID=2A2TVR3E013","MT743148.1")
Rhinolophus macrotis episcopus MHC class II antigen (Rhep-DRB) gene, Rhep-DRB*47 allele, exon 2 and partial cds	Rhinolophus macrotis episcopus	235	235	97%	3e-57	88.27	270	=HYPERLINK("https://www.ncbi.nlm.nih.gov/nucleotide/MT743147.1?report=genbank&log$=nucltop&blast_rank=53&RID=2A2TVR3E013","MT743147.1")
Rhinolophus macrotis episcopus MHC class II antigen (Rhep-DRB) gene, Rhep-DRB*46 allele, exon 2 and partial cds	Rhinolophus macrotis episcopus	235	235	97%	3e-57	88.27	270	=HYPERLINK("https://www.ncbi.nlm.nih.gov/nucleotide/MT743146.1?report=genbank&log$=nucltop&blast_rank=54&RID=2A2TVR3E013","MT743146.1")
Rhinolophus macrotis episcopus MHC class II antigen (Rhep-DRB) gene, Rhep-DRB*45 allele, exon 2 and partial cds	Rhinolophus macrotis episcopus	235	235	97%	3e-57	88.27	270	=HYPERLINK("https://www.ncbi.nlm.nih.gov/nucleotide/MT743145.1?report=genbank&log$=nucltop&blast_rank=55&RID=2A2TVR3E013","MT743145.1")
Rhinolophus macrotis episcopus MHC class II antigen (Rhep-DRB) gene, Rhep-DRB*44 allele, exon 2 and partial cds	Rhinolophus macrotis episcopus	235	235	97%	3e-57	88.27	270	=HYPERLINK("https://www.ncbi.nlm.nih.gov/nucleotide/MT743144.1?report=genbank&log$=nucltop&blast_rank=56&RID=2A2TVR3E013","MT743144.1")
Rhinolophus macrotis episcopus MHC class II antigen (Rhep-DRB) gene, Rhep-DRB*35 allele, exon 2 and partial cds	Rhinolophus macrotis episcopus	235	235	97%	3e-57	88.27	270	=HYPERLINK("https://www.ncbi.nlm.nih.gov/nucleotide/MT743139.1?report=genbank&log$=nucltop&blast_rank=57&RID=2A2TVR3E013","MT743139.1")
Rhinolophus macrotis episcopus MHC class II antigen (Rhep-DRB) gene, Rhep-DRB*34 allele, exon 2 and partial cds	Rhinolophus macrotis episcopus	235	235	97%	3e-57	88.27	270	=HYPERLINK("https://www.ncbi.nlm.nih.gov/nucleotide/MT743138.1?report=genbank&log$=nucltop&blast_rank=58&RID=2A2TVR3E013","MT743138.1")
Rhinolophus macrotis episcopus MHC class II antigen (Rhep-DRB) gene, Rhep-DRB*39 allele, exon 2 and partial cds	Rhinolophus macrotis episcopus	235	235	97%	3e-57	88.27	270	=HYPERLINK("https://www.ncbi.nlm.nih.gov/nucleotide/MT743137.1?report=genbank&log$=nucltop&blast_rank=59&RID=2A2TVR3E013","MT743137.1")
Rhinolophus macrotis episcopus MHC class II antigen (Rhep-DRB) gene, Rhep-DRB*38 allele, exon 2 and partial cds	Rhinolophus macrotis episcopus	235	235	97%	3e-57	88.27	270	=HYPERLINK("https://www.ncbi.nlm.nih.gov/nucleotide/MT743136.1?report=genbank&log$=nucltop&blast_rank=60&RID=2A2TVR3E013","MT743136.1")
Rhinolophus macrotis episcopus MHC class II antigen (Rhep-DRB) gene, Rhep-DRB*37 allele, exon 2 and partial cds	Rhinolophus macrotis episcopus	235	235	97%	3e-57	88.27	270	=HYPERLINK("https://www.ncbi.nlm.nih.gov/nucleotide/MT743135.1?report=genbank&log$=nucltop&blast_rank=61&RID=2A2TVR3E013","MT743135.1")
Rhinolophus macrotis episcopus MHC class II antigen (Rhep-DRB) gene, Rhep-DRB*36 allele, exon 2 and partial cds	Rhinolophus macrotis episcopus	235	235	97%	3e-57	88.27	270	=HYPERLINK("https://www.ncbi.nlm.nih.gov/nucleotide/MT743134.1?report=genbank&log$=nucltop&blast_rank=62&RID=2A2TVR3E013","MT743134.1")
Rhinolophus macrotis episcopus MHC class II antigen (Rhep-DRB) gene, Rhep-DRB*33 allele, exon 2 and partial cds	Rhinolophus macrotis episcopus	235	235	97%	3e-57	88.27	270	=HYPERLINK("https://www.ncbi.nlm.nih.gov/nucleotide/MT743133.1?report=genbank&log$=nucltop&blast_rank=63&RID=2A2TVR3E013","MT743133.1")
PREDICTED: Zalophus californianus DLA class II histocompatibility antigen, DR-1 beta chain-like (LOC113927972), mRNA	Zalophus californianus	235	235	97%	3e-57	88.27	1208	=HYPERLINK("https://www.ncbi.nlm.nih.gov/nucleotide/XM_035728484.1?report=genbank&log$=nucltop&blast_rank=64&RID=2A2TVR3E013","XM_035728484.1")
Zalophus californianus MHC class II antigen (Zaca-DRB) pseudogene mRNA, Zaca-DRB*07 allele, partial sequence	Zalophus californianus	235	235	97%	3e-57	88.27	800	=HYPERLINK("https://www.ncbi.nlm.nih.gov/nucleotide/AY491462.1?report=genbank&log$=nucltop&blast_rank=65&RID=2A2TVR3E013","AY491462.1")
Zalophus californianus MHC class II antigen (Zaca-DRB) mRNA, Zaca-DRB*06 allele, partial cds	Zalophus californianus	235	235	97%	3e-57	88.27	779	=HYPERLINK("https://www.ncbi.nlm.nih.gov/nucleotide/AY491461.1?report=genbank&log$=nucltop&blast_rank=66&RID=2A2TVR3E013","AY491461.1")
Zalophus californianus MHC class II antigen (Zaca-DRB) mRNA, Zaca-DRB*03 allele, complete cds	Zalophus californianus	235	235	97%	3e-57	88.27	801	=HYPERLINK("https://www.ncbi.nlm.nih.gov/nucleotide/AY491458.1?report=genbank&log$=nucltop&blast_rank=67&RID=2A2TVR3E013","AY491458.1")
Zalophus californianus MHC class II antigen (Zaca-DRB) mRNA, Zaca-DRB*01 allele, partial cds	Zalophus californianus	235	235	97%	3e-57	88.27	779	=HYPERLINK("https://www.ncbi.nlm.nih.gov/nucleotide/AY491456.1?report=genbank&log$=nucltop&blast_rank=68&RID=2A2TVR3E013","AY491456.1")
Taxidea taxus MHC class II antigen (DRB) gene, DRB-H22 allele, exon 2 and partial cds	Taxidea taxus	233	233	100%	1e-56	87.56	227	=HYPERLINK("https://www.ncbi.nlm.nih.gov/nucleotide/KU059105.1?report=genbank&log$=nucltop&blast_rank=69&RID=2A2TVR3E013","KU059105.1")
Capra sibirica MHC class II antigen (Casi-DRB1) gene, Casi-DRB1*07 allele, partial cds	Capra sibirica	233	233	98%	1e-56	87.94	260	=HYPERLINK("https://www.ncbi.nlm.nih.gov/nucleotide/OR257674.1?report=genbank&log$=nucltop&blast_rank=70&RID=2A2TVR3E013","OR257674.1")
Muntiacus reevesi MHC class II antigen (Mure-DRB) gene, Mure-DRB17 allele, exon 2 and partial cds	Muntiacus reevesi	233	233	100%	1e-56	87.62	249	=HYPERLINK("https://www.ncbi.nlm.nih.gov/nucleotide/KJ459970.1?report=genbank&log$=nucltop&blast_rank=71&RID=2A2TVR3E013","KJ459970.1")
Phocarctos hookeri clone 10 MHC class IIB antigen (Phho-DRB) gene, exon 2 and partial cds	Phocarctos hookeri	233	233	100%	1e-56	87.56	216	=HYPERLINK("https://www.ncbi.nlm.nih.gov/nucleotide/KC544979.1?report=genbank&log$=nucltop&blast_rank=72&RID=2A2TVR3E013","KC544979.1")
Ursus thibetanus MHC-DRBgene, exon 2, partial sequence, allele: Urth-DRB*02	Ursus thibetanus	233	233	99%	1e-56	87.94	267	=HYPERLINK("https://www.ncbi.nlm.nih.gov/nucleotide/AB490479.1?report=genbank&log$=nucltop&blast_rank=73&RID=2A2TVR3E013","AB490479.1")
Microcebus rufus Miru-DRB gene for MHC class II antigen, exon 2, partial cds, allele:Miru-DRB*Wc04	Microcebus rufus	233	233	97%	1e-56	88.21	202	=HYPERLINK("https://www.ncbi.nlm.nih.gov/nucleotide/AB078297.1?report=genbank&log$=nucltop&blast_rank=74&RID=2A2TVR3E013","AB078297.1")
Microcebus rufus Miru-DRB gene for MHC class II antigen, exon 2, partial cds, allele:Miru-DRB*Wc03	Microcebus rufus	233	233	97%	1e-56	88.21	202	=HYPERLINK("https://www.ncbi.nlm.nih.gov/nucleotide/AB078295.1?report=genbank&log$=nucltop&blast_rank=75&RID=2A2TVR3E013","AB078295.1")
Eulemur fulvus fulvus Euff-DRB gene for MHC class II antigen, exon 2, partial cds, allele:Euff-DRB*Wb02	Eulemur fulvus fulvus	233	233	97%	1e-56	88.21	202	=HYPERLINK("https://www.ncbi.nlm.nih.gov/nucleotide/AB078263.1?report=genbank&log$=nucltop&blast_rank=76&RID=2A2TVR3E013","AB078263.1")
Brachyteles hypoxanthus MHC class II antigen (HLA-DRB) gene, HLA-DRB-MHC-12-C allele, exon 2 and partial cds	Brachyteles hypoxanthus	231	231	96%	4e-56	88.14	216	=HYPERLINK("https://www.ncbi.nlm.nih.gov/nucleotide/OR340595.1?report=genbank&log$=nucltop&blast_rank=77&RID=2A2TVR3E013","OR340595.1")
Lemur catta MHC class II antigen DRB (Leca-DRB) gene, Leca-DRB*042 allele, partial cds	Lemur catta	231	231	96%	4e-56	88.14	202	=HYPERLINK("https://www.ncbi.nlm.nih.gov/nucleotide/KJ817241.1?report=genbank&log$=nucltop&blast_rank=78&RID=2A2TVR3E013","KJ817241.1")
Ursus thibetanus MHC-DRBgene, exon 2, partial sequence, allele: Urth-DRB*01	Ursus thibetanus	231	231	96%	4e-56	88.14	267	=HYPERLINK("https://www.ncbi.nlm.nih.gov/nucleotide/AB490478.1?report=genbank&log$=nucltop&blast_rank=79&RID=2A2TVR3E013","AB490478.1")
Ursus arctos MHC-DRBgene, exon 2, partial sequence, allele: Urar-DRB*17	Ursus arctos	231	231	98%	4e-56	87.88	267	=HYPERLINK("https://www.ncbi.nlm.nih.gov/nucleotide/AB490473.1?report=genbank&log$=nucltop&blast_rank=80&RID=2A2TVR3E013","AB490473.1")
Ursus arctos MHC-DRBgene, exon 2, partial sequence, allele: Urar-DRB*12	Ursus arctos	231	231	96%	4e-56	88.14	267	=HYPERLINK("https://www.ncbi.nlm.nih.gov/nucleotide/AB490468.1?report=genbank&log$=nucltop&blast_rank=81&RID=2A2TVR3E013","AB490468.1")
Ursus arctos MHC-DRBgene, exon 2, partial sequence, allele: Urar-DRB*04	Ursus arctos	231	231	96%	4e-56	88.14	267	=HYPERLINK("https://www.ncbi.nlm.nih.gov/nucleotide/AB490460.1?report=genbank&log$=nucltop&blast_rank=82&RID=2A2TVR3E013","AB490460.1")
Bos indicus isolate SW18 clone 7 MHC class II antigen (BoLA-DRB3) gene, partial cds	Bos indicus	230	230	99%	1e-55	87.50	233	=HYPERLINK("https://www.ncbi.nlm.nih.gov/nucleotide/MK981987.1?report=genbank&log$=nucltop&blast_rank=83&RID=2A2TVR3E013","MK981987.1")
Bos indicus isolate SW18 clone 1 MHC class II antigen (BoLA-DRB3) gene, partial cds	Bos indicus	230	230	99%	1e-55	87.50	233	=HYPERLINK("https://www.ncbi.nlm.nih.gov/nucleotide/MK981970.1?report=genbank&log$=nucltop&blast_rank=84&RID=2A2TVR3E013","MK981970.1")
Bos taurus isolate R9 breed Red-Sindhi MHC class II antigen (DRB3) gene, exon 2 and partial cds	Bos taurus	230	230	99%	1e-55	87.50	243	=HYPERLINK("https://www.ncbi.nlm.nih.gov/nucleotide/MG878625.1?report=genbank&log$=nucltop&blast_rank=85&RID=2A2TVR3E013","MG878625.1")
Taxidea taxus MHC class II antigen (DRB) gene, DRB-H21 allele, exon 2 and partial cds	Taxidea taxus	230	230	97%	1e-55	87.76	227	=HYPERLINK("https://www.ncbi.nlm.nih.gov/nucleotide/KU059104.1?report=genbank&log$=nucltop&blast_rank=86&RID=2A2TVR3E013","KU059104.1")
Rhinolophus macrotis episcopus MHC class II antigen (Rhep-DRB) gene, Rhep-DRB*139 allele, exon 2 and partial cds	Rhinolophus macrotis episcopus	230	230	99%	1e-55	87.50	270	=HYPERLINK("https://www.ncbi.nlm.nih.gov/nucleotide/MT743242.1?report=genbank&log$=nucltop&blast_rank=87&RID=2A2TVR3E013","MT743242.1")
Rhinolophus macrotis episcopus MHC class II antigen (Rhep-DRB) gene, Rhep-DRB*51 allele, exon 2 and partial cds	Rhinolophus macrotis episcopus	230	230	97%	1e-55	87.76	270	=HYPERLINK("https://www.ncbi.nlm.nih.gov/nucleotide/MT743151.1?report=genbank&log$=nucltop&blast_rank=88&RID=2A2TVR3E013","MT743151.1")
Mephitis mephitis isolate MemeDRB11 MHC class II antigen (Meme-DRB) gene, partial cds	Mephitis mephitis	230	230	97%	1e-55	87.76	227	=HYPERLINK("https://www.ncbi.nlm.nih.gov/nucleotide/JN193540.1?report=genbank&log$=nucltop&blast_rank=89&RID=2A2TVR3E013","JN193540.1")
Mephitis mephitis isolate MemeDRB10 MHC class II antigen (Meme-DRB) gene, partial cds	Mephitis mephitis	230	230	97%	1e-55	87.76	227	=HYPERLINK("https://www.ncbi.nlm.nih.gov/nucleotide/JN193539.1?report=genbank&log$=nucltop&blast_rank=90&RID=2A2TVR3E013","JN193539.1")
Bos taurus BoLA-DRB3 gene for MHC class II DR beta chain, partial cds, allele: BoLA-DRB3*1104	Bos taurus	230	230	99%	1e-55	87.50	281	=HYPERLINK("https://www.ncbi.nlm.nih.gov/nucleotide/AB554653.1?report=genbank&log$=nucltop&blast_rank=91&RID=2A2TVR3E013","AB554653.1")
Bos taurus BoLA-DRB3 gene for MHC class II antigen, partial cds, allele: DRB3*YA97sp3	Bos taurus	230	230	99%	1e-55	87.50	281	=HYPERLINK("https://www.ncbi.nlm.nih.gov/nucleotide/AB523843.1?report=genbank&log$=nucltop&blast_rank=92&RID=2A2TVR3E013","AB523843.1")
Bos taurus MHC class II antigen beta chain (BoLA-DRB3) gene, BoLA-DRB3-8-1 allele, exon 2 and partial cds	Bos taurus	230	230	99%	1e-55	87.50	268	=HYPERLINK("https://www.ncbi.nlm.nih.gov/nucleotide/FJ381735.1?report=genbank&log$=nucltop&blast_rank=93&RID=2A2TVR3E013","FJ381735.1")
Zalophus californianus MHC class II antigen (Zaca-DRB) mRNA, Zaca-DRB*05 allele, partial cds	Zalophus californianus	230	230	97%	1e-55	87.76	823	=HYPERLINK("https://www.ncbi.nlm.nih.gov/nucleotide/AY491460.1?report=genbank&log$=nucltop&blast_rank=94&RID=2A2TVR3E013","AY491460.1")
Zalophus californianus MHC class II antigen (Zaca-DRB) mRNA, Zaca-DRB*02 allele, partial cds	Zalophus californianus	230	230	97%	1e-55	87.76	863	=HYPERLINK("https://www.ncbi.nlm.nih.gov/nucleotide/AY491457.1?report=genbank&log$=nucltop&blast_rank=95&RID=2A2TVR3E013","AY491457.1")
Bos taurus mRNA for MHC class II antigen, DRB3*1102 allele	Bos taurus	230	230	99%	1e-55	87.50	1150	=HYPERLINK("https://www.ncbi.nlm.nih.gov/nucleotide/Y18308.1?report=genbank&log$=nucltop&blast_rank=96&RID=2A2TVR3E013","Y18308.1")
Bos taurus BoLA-DRB3*1102 gene for leukocyte antigen, partial cds	Bos taurus	230	230	99%	1e-55	87.50	236	=HYPERLINK("https://www.ncbi.nlm.nih.gov/nucleotide/AB048812.1?report=genbank&log$=nucltop&blast_rank=97&RID=2A2TVR3E013","AB048812.1")
Bos taurus MHC class II antigen (BoLA-DRB3) gene, partial cds	Bos taurus	230	230	99%	1e-55	87.50	365	=HYPERLINK("https://www.ncbi.nlm.nih.gov/nucleotide/AF010393.1?report=genbank&log$=nucltop&blast_rank=98&RID=2A2TVR3E013","AF010393.1")
Ovis aries breed Marwari MHC class II antigen (Ovar-DRB1) gene, exon 2 and partial cds	Ovis aries	228	228	98%	5e-55	87.44	494	=HYPERLINK("https://www.ncbi.nlm.nih.gov/nucleotide/KT878759.1?report=genbank&log$=nucltop&blast_rank=99&RID=2A2TVR3E013","KT878759.1")
Homo sapiens isolate IHW09364DR HLA-DRB1 gene, partial sequence	Homo sapiens	189	189	75%	2e-43	87.50	234	=HYPERLINK("https://www.ncbi.nlm.nih.gov/nucleotide/DQ141353.1?report=genbank&log$=nucltop&blast_rank=100&RID=2A2TVR3E013","DQ141353.1")
