## Supplementary material for "Characterization of both major histocompatibility complex classes in a wild social mammal: the banded mongoose": Blast results - MHCII DRB exon 2: 2A2TVR3E013-Alignment-Descriptions Query 7 - Mumu-DRB_09.csv

Description	Scientific Name	Max Score	Total Score	Query Cover	E value	Per. ident	Acc. Len	Accession
PREDICTED: Suricata suricatta HLA class II histocompatibility antigen, DR beta 5 chain-like (LOC115285024), mRNA	Suricata suricatta	261	261	100%	5e-65	90.10	326	=HYPERLINK("https://www.ncbi.nlm.nih.gov/nucleotide/XM_029931441.1?report=genbank&log$=nucltop&blast_rank=1&RID=2A2TVR3E013","XM_029931441.1")
Procyon lotor MHC class II antigen (Prlo-DRB) gene, Prlo-DRB*56 allele, exon 2 and partial cds	Procyon lotor	255	255	100%	2e-63	89.60	228	=HYPERLINK("https://www.ncbi.nlm.nih.gov/nucleotide/GU388352.1?report=genbank&log$=nucltop&blast_rank=2&RID=2A2TVR3E013","GU388352.1")
Aotus nigriceps isolate 20456_1 MHC class II antigen beta chain (DRB) mRNA, DRB*W4701 allele, partial cds	Aotus nigriceps	255	255	100%	2e-63	89.60	255	=HYPERLINK("https://www.ncbi.nlm.nih.gov/nucleotide/AY563241.2?report=genbank&log$=nucltop&blast_rank=3&RID=2A2TVR3E013","AY563241.2")
Aotus sp. clone 20465-1 MHC class II antigen pseudogene mRNA, partial sequence	Aotus sp. (in: primates)	255	255	100%	2e-63	89.60	269	=HYPERLINK("https://www.ncbi.nlm.nih.gov/nucleotide/AY227066.1?report=genbank&log$=nucltop&blast_rank=4&RID=2A2TVR3E013","AY227066.1")
Macaca Mulatta Mamu-ClassII_9 Haplotype, isolate r16093	Macaca mulatta	252	474	100%	3e-62	89.85	1017971	=HYPERLINK("https://www.ncbi.nlm.nih.gov/nucleotide/OZ023102.1?report=genbank&log$=nucltop&blast_rank=5&RID=2A2TVR3E013","OZ023102.1")
Macaca mulatta gene for MHC class I antigen (Mamu-DRB1 gene), isolate N144, allele Mamu-DRB1_04_04_01_01_ext-129	Macaca mulatta	252	252	97%	3e-62	89.85	3830	=HYPERLINK("https://www.ncbi.nlm.nih.gov/nucleotide/OX377315.1?report=genbank&log$=nucltop&blast_rank=6&RID=2A2TVR3E013","OX377315.1")
Procyon lotor MHC class II antigen (Prlo-DRB) gene, Prlo-DRB*230 allele, exon 2 and partial cds	Procyon lotor	252	252	97%	3e-62	89.85	237	=HYPERLINK("https://www.ncbi.nlm.nih.gov/nucleotide/KP064256.1?report=genbank&log$=nucltop&blast_rank=7&RID=2A2TVR3E013","KP064256.1")
Macaca mulatta partial Mamu-DRB1 gene for MHC class II antigen, Mamu-DRB1*0404 allele, isolate 2CA, exons 1-4	Macaca mulatta	252	252	97%	3e-62	89.85	7617	=HYPERLINK("https://www.ncbi.nlm.nih.gov/nucleotide/AM910419.1?report=genbank&log$=nucltop&blast_rank=8&RID=2A2TVR3E013","AM910419.1")
M.mulatta MHC DR-beta 1 gene encoding major histocompatibility complex	Macaca mulatta	252	252	97%	3e-62	89.85	246	=HYPERLINK("https://www.ncbi.nlm.nih.gov/nucleotide/Z26149.1?report=genbank&log$=nucltop&blast_rank=9&RID=2A2TVR3E013","Z26149.1")
Macaca mulatta MHC class II DRB mRNA, Mamu-DRB1*0404, complete cds	Macaca mulatta	252	252	97%	3e-62	89.85	801	=HYPERLINK("https://www.ncbi.nlm.nih.gov/nucleotide/L27741.1?report=genbank&log$=nucltop&blast_rank=10&RID=2A2TVR3E013","L27741.1")
PREDICTED: Suricata suricatta HLA class II histocompatibility antigen, DR beta 5 chain-like (LOC115285081), mRNA	Suricata suricatta	250	250	100%	1e-61	89.11	302	=HYPERLINK("https://www.ncbi.nlm.nih.gov/nucleotide/XM_029931471.1?report=genbank&log$=nucltop&blast_rank=11&RID=2A2TVR3E013","XM_029931471.1")
Homo sapiens isolate 81172554 MHC class II antigen (HLA-DRB1) gene, HLA-DRB1*16:04variant allele, partial cds	Homo sapiens	250	250	100%	1e-61	89.11	641	=HYPERLINK("https://www.ncbi.nlm.nih.gov/nucleotide/MG599037.1?report=genbank&log$=nucltop&blast_rank=12&RID=2A2TVR3E013","MG599037.1")
Homo sapiens clone DRB1_30_00052 MHC class II antigen (HLA-DRB1) gene, exon 2 and partial cds	Homo sapiens	250	250	100%	1e-61	89.11	270	=HYPERLINK("https://www.ncbi.nlm.nih.gov/nucleotide/KY454830.1?report=genbank&log$=nucltop&blast_rank=13&RID=2A2TVR3E013","KY454830.1")
Homo sapiens clone DRB1_30_00043 MHC class II antigen (HLA-DRB1) gene, exon 2 and partial cds	Homo sapiens	250	250	100%	1e-61	89.11	270	=HYPERLINK("https://www.ncbi.nlm.nih.gov/nucleotide/KY454821.1?report=genbank&log$=nucltop&blast_rank=14&RID=2A2TVR3E013","KY454821.1")
Homo sapiens clone DRB1_13_00017 MHC class II antigen (HLA-DRB1) gene, exon 2 and partial cds	Homo sapiens	250	250	100%	1e-61	89.11	270	=HYPERLINK("https://www.ncbi.nlm.nih.gov/nucleotide/KY385373.1?report=genbank&log$=nucltop&blast_rank=15&RID=2A2TVR3E013","KY385373.1")
Homo sapiens isolate IH4 MHC class II antigen (HLA-DRB1) gene, HLA-DRB1*16_04e1 allele, partial cds	Homo sapiens	250	250	100%	1e-61	89.11	5486	=HYPERLINK("https://www.ncbi.nlm.nih.gov/nucleotide/KX687283.1?report=genbank&log$=nucltop&blast_rank=16&RID=2A2TVR3E013","KX687283.1")
Homo sapiens clone DRB1_111209_00013 MHC class II antigen (HLA-DRB1) gene, HLA-DRB1*16:30 allele, exon 2 and partial cds	Homo sapiens	250	250	100%	1e-61	89.11	270	=HYPERLINK("https://www.ncbi.nlm.nih.gov/nucleotide/KT282188.1?report=genbank&log$=nucltop&blast_rank=17&RID=2A2TVR3E013","KT282188.1")
Homo sapiens clone DRB1_110974_00004 MHC class II antigen (HLA-DRB1) gene, exon 2 and partial cds	Homo sapiens	250	250	100%	1e-61	89.11	270	=HYPERLINK("https://www.ncbi.nlm.nih.gov/nucleotide/KM987168.1?report=genbank&log$=nucltop&blast_rank=18&RID=2A2TVR3E013","KM987168.1")
Homo sapiens clone DRB5_113276_00362 MHC class II antigen (HLA-DRB5) gene, exons 2 and 3 and partial cds	Homo sapiens	250	250	100%	1e-61	89.05	652	=HYPERLINK("https://www.ncbi.nlm.nih.gov/nucleotide/OM103075.1?report=genbank&log$=nucltop&blast_rank=19&RID=2A2TVR3E013","OM103075.1")
Homo sapiens clone DRB5_113276_00348 MHC class II antigen (HLA-DRB5) gene, exons 2 and 3 and partial cds	Homo sapiens	250	250	100%	1e-61	89.05	652	=HYPERLINK("https://www.ncbi.nlm.nih.gov/nucleotide/OM103063.1?report=genbank&log$=nucltop&blast_rank=20&RID=2A2TVR3E013","OM103063.1")
Homo sapiens mRNA for MHC class II antigen (HLA-DRB1 gene), isolate 30303, allele DRB1*16:04ext	Homo sapiens	250	250	100%	1e-61	89.11	801	=HYPERLINK("https://www.ncbi.nlm.nih.gov/nucleotide/HG974585.1?report=genbank&log$=nucltop&blast_rank=21&RID=2A2TVR3E013","HG974585.1")
Aotus vociferans MHC class II antigen (DRB) mRNA, DRB*W4702 allele, partial cds	Aotus vociferans	250	250	100%	1e-61	89.11	267	=HYPERLINK("https://www.ncbi.nlm.nih.gov/nucleotide/DQ162624.1?report=genbank&log$=nucltop&blast_rank=22&RID=2A2TVR3E013","DQ162624.1")
Homo sapiens partial HLA-DRB1 gene for MHC class II antigen, HLA-DRB1*1604, exons 2-3	Homo sapiens	250	250	100%	1e-61	89.11	649	=HYPERLINK("https://www.ncbi.nlm.nih.gov/nucleotide/AM110006.1?report=genbank&log$=nucltop&blast_rank=23&RID=2A2TVR3E013","AM110006.1")
Aotus sp. clone 20358-4 MHC class II antigen pseudogene mRNA, partial sequence	Aotus sp. (in: primates)	250	250	100%	1e-61	89.11	269	=HYPERLINK("https://www.ncbi.nlm.nih.gov/nucleotide/AY227073.1?report=genbank&log$=nucltop&blast_rank=24&RID=2A2TVR3E013","AY227073.1")
Homo sapiens HLA-drb5 (DRB5*0104) mRNA, partial cds	Homo sapiens	250	250	100%	1e-61	89.05	341	=HYPERLINK("https://www.ncbi.nlm.nih.gov/nucleotide/U31770.1?report=genbank&log$=nucltop&blast_rank=25&RID=2A2TVR3E013","U31770.1")
Homo sapiens MHC class II HLA-DRB1*16X8 gene, exon 2	Homo sapiens	250	250	100%	1e-61	89.11	235	=HYPERLINK("https://www.ncbi.nlm.nih.gov/nucleotide/L14852.1?report=genbank&log$=nucltop&blast_rank=26&RID=2A2TVR3E013","L14852.1")
Ursus arctos MHC-DRBgene, exon 2, partial sequence, allele: Urar-DRB*15	Ursus arctos	248	248	96%	4e-61	89.85	267	=HYPERLINK("https://www.ncbi.nlm.nih.gov/nucleotide/AB490471.1?report=genbank&log$=nucltop&blast_rank=27&RID=2A2TVR3E013","AB490471.1")
Homo sapiens MHC class II antigen (HLA-DRB1) gene, HLA-DRB1*08:04:01 variant allele, exon 2 and partial cds	Homo sapiens	246	246	97%	1e-60	89.34	270	=HYPERLINK("https://www.ncbi.nlm.nih.gov/nucleotide/HQ717418.1?report=genbank&log$=nucltop&blast_rank=28&RID=2A2TVR3E013","HQ717418.1")
Homo sapiens isolate LIGH139942 MHC class II DR beta chain (HLA-DRB1) gene, HLA-DRB1*08var allele, exon 2 and partial cds	Homo sapiens	244	244	100%	5e-60	88.61	274	=HYPERLINK("https://www.ncbi.nlm.nih.gov/nucleotide/MN744205.1?report=genbank&log$=nucltop&blast_rank=29&RID=2A2TVR3E013","MN744205.1")
Homo sapiens clone DRB5_111876_00106 MHC class II antigen (HLA-DRB5) gene, exon 2 and partial cds	Homo sapiens	244	244	100%	5e-60	88.56	270	=HYPERLINK("https://www.ncbi.nlm.nih.gov/nucleotide/MG769879.1?report=genbank&log$=nucltop&blast_rank=30&RID=2A2TVR3E013","MG769879.1")
Homo sapiens isolate 1048578 MHC class II antigen (HLA-DRB1) gene, HLA-DRB1*07:83 allele, partial cds	Homo sapiens	244	244	100%	5e-60	88.56	270	=HYPERLINK("https://www.ncbi.nlm.nih.gov/nucleotide/MG271935.1?report=genbank&log$=nucltop&blast_rank=31&RID=2A2TVR3E013","MG271935.1")
Homo sapiens clone DRB1_113331_02710 MHC class II antigen (HLA-DRB1) gene, exons 2 and 3 and partial cds	Homo sapiens	244	244	100%	5e-60	88.61	652	=HYPERLINK("https://www.ncbi.nlm.nih.gov/nucleotide/OM938618.1?report=genbank&log$=nucltop&blast_rank=32&RID=2A2TVR3E013","OM938618.1")
Homo sapiens clone DRB5_113276_00408 MHC class II antigen (HLA-DRB5) gene, exons 2 and 3 and partial cds	Homo sapiens	244	244	100%	5e-60	88.56	652	=HYPERLINK("https://www.ncbi.nlm.nih.gov/nucleotide/OM103121.1?report=genbank&log$=nucltop&blast_rank=33&RID=2A2TVR3E013","OM103121.1")
Homo sapiens clone DRB5_113276_00398 MHC class II antigen (HLA-DRB5) gene, exons 2 and 3 and partial cds	Homo sapiens	244	244	100%	5e-60	88.56	652	=HYPERLINK("https://www.ncbi.nlm.nih.gov/nucleotide/OM103111.1?report=genbank&log$=nucltop&blast_rank=34&RID=2A2TVR3E013","OM103111.1")
Homo sapiens clone DRB5_113276_00397 MHC class II antigen (HLA-DRB5) gene, exons 2 and 3 and partial cds	Homo sapiens	244	244	100%	5e-60	88.56	652	=HYPERLINK("https://www.ncbi.nlm.nih.gov/nucleotide/OM103110.1?report=genbank&log$=nucltop&blast_rank=35&RID=2A2TVR3E013","OM103110.1")
Homo sapiens clone DRB5_113276_00381 MHC class II antigen (HLA-DRB5) gene, exons 2 and 3 and partial cds	Homo sapiens	244	244	100%	5e-60	88.56	652	=HYPERLINK("https://www.ncbi.nlm.nih.gov/nucleotide/OM103094.1?report=genbank&log$=nucltop&blast_rank=36&RID=2A2TVR3E013","OM103094.1")
Homo sapiens clone DRB5_113276_00373 MHC class II antigen (HLA-DRB5) gene, exons 2 and 3 and partial cds	Homo sapiens	244	244	100%	5e-60	88.56	652	=HYPERLINK("https://www.ncbi.nlm.nih.gov/nucleotide/OM103086.1?report=genbank&log$=nucltop&blast_rank=37&RID=2A2TVR3E013","OM103086.1")
Homo sapiens clone DRB5_113276_00357 MHC class II antigen (HLA-DRB5) gene, exons 2 and 3 and partial cds	Homo sapiens	244	244	100%	5e-60	88.56	652	=HYPERLINK("https://www.ncbi.nlm.nih.gov/nucleotide/OM103070.1?report=genbank&log$=nucltop&blast_rank=38&RID=2A2TVR3E013","OM103070.1")
Homo sapiens clone DRB5_113276_00353 MHC class II antigen (HLA-DRB5) gene, exons 2 through 6 and partial cds	Homo sapiens	244	244	100%	5e-60	88.56	1101	=HYPERLINK("https://www.ncbi.nlm.nih.gov/nucleotide/OM103066.1?report=genbank&log$=nucltop&blast_rank=39&RID=2A2TVR3E013","OM103066.1")
Homo sapiens clone DRB5_113276_00343 MHC class II antigen (HLA-DRB5) gene, exons 2 and 3 and partial cds	Homo sapiens	244	244	100%	5e-60	88.56	652	=HYPERLINK("https://www.ncbi.nlm.nih.gov/nucleotide/OM103056.1?report=genbank&log$=nucltop&blast_rank=40&RID=2A2TVR3E013","OM103056.1")
Homo sapiens MHC class II antigen (HLA-DRB1) gene, HLA-DRB1*16:02 variant allele, exon 2 and partial cds	Homo sapiens	244	244	100%	5e-60	88.61	270	=HYPERLINK("https://www.ncbi.nlm.nih.gov/nucleotide/HQ700649.1?report=genbank&log$=nucltop&blast_rank=41&RID=2A2TVR3E013","HQ700649.1")
Macaca fascicularis MHC class II antigen (Mafa-DRB) mRNA, Mafa-DRB*W5:02 allele, partial cds	Macaca fascicularis	244	244	100%	5e-60	88.56	824	=HYPERLINK("https://www.ncbi.nlm.nih.gov/nucleotide/HM580018.1?report=genbank&log$=nucltop&blast_rank=42&RID=2A2TVR3E013","HM580018.1")
Macaca fascicularis MHC class II antigen (Mafa-DRB1) gene, Mafa-DRB1-H30 allele, exon 2 and partial cds	Macaca fascicularis	244	244	100%	5e-60	88.56	270	=HYPERLINK("https://www.ncbi.nlm.nih.gov/nucleotide/HM153049.1?report=genbank&log$=nucltop&blast_rank=43&RID=2A2TVR3E013","HM153049.1")
Procyon lotor MHC class II antigen (Prlo-DRB) gene, Prlo-DRB*02 allele, exon 2 and partial cds	Procyon lotor	244	244	100%	5e-60	88.56	228	=HYPERLINK("https://www.ncbi.nlm.nih.gov/nucleotide/GU388313.1?report=genbank&log$=nucltop&blast_rank=44&RID=2A2TVR3E013","GU388313.1")
Homo sapiens partial HLA-DRB5 gene for MHC class I antigen, HLA-DRB5*01 allele, exons 2-3	Homo sapiens	244	244	100%	5e-60	88.56	652	=HYPERLINK("https://www.ncbi.nlm.nih.gov/nucleotide/FN430425.1?report=genbank&log$=nucltop&blast_rank=45&RID=2A2TVR3E013","FN430425.1")
Homo sapiens leukocyte antigen class II DRB1 gene (DRB1*13072 allele), partial cds	Homo sapiens	244	244	100%	5e-60	88.61	268	=HYPERLINK("https://www.ncbi.nlm.nih.gov/nucleotide/AF036944.1?report=genbank&log$=nucltop&blast_rank=46&RID=2A2TVR3E013","AF036944.1")
Human MHC class II antigen DRB5*01012 (HLA-DR) gene, exon 2, partial cds	Homo sapiens	244	244	100%	5e-60	88.56	257	=HYPERLINK("https://www.ncbi.nlm.nih.gov/nucleotide/U66721.1?report=genbank&log$=nucltop&blast_rank=47&RID=2A2TVR3E013","U66721.1")
Human MHC class II antigen (HLA-DRB1) gene, DRB1*16012, exon 2 and partial cds	Homo sapiens	244	244	100%	5e-60	88.61	255	=HYPERLINK("https://www.ncbi.nlm.nih.gov/nucleotide/U59686.1?report=genbank&log$=nucltop&blast_rank=48&RID=2A2TVR3E013","U59686.1")
Homo sapiens clone DRB1_111761_01357 MHC class II antigen (HLA-DRB1) gene, partial sequence	Homo sapiens	241	241	97%	7e-59	88.83	270	=HYPERLINK("https://www.ncbi.nlm.nih.gov/nucleotide/MF170353.1?report=genbank&log$=nucltop&blast_rank=49&RID=2A2TVR3E013","MF170353.1")
Procyon lotor MHC class II antigen (Prlo-DRB) gene, Prlo-DRB*207 allele, exon 2 and partial cds	Procyon lotor	241	241	97%	7e-59	88.78	237	=HYPERLINK("https://www.ncbi.nlm.nih.gov/nucleotide/KP064233.1?report=genbank&log$=nucltop&blast_rank=50&RID=2A2TVR3E013","KP064233.1")
Macaca fascicularis mRNA for Mafa-DRB1 (Mafa-DRB1 gene), isolate Ji0708022, allele Mafa-DRB1*04:07:02ext	Macaca fascicularis	241	241	97%	7e-59	88.83	801	=HYPERLINK("https://www.ncbi.nlm.nih.gov/nucleotide/HG994109.1?report=genbank&log$=nucltop&blast_rank=51&RID=2A2TVR3E013","HG994109.1")
Rhinopithecus roxellana MHC class II antigen (Rhro-DRB) gene, Rhro-DRB*09 allele, exon 2 and partial cds	Rhinopithecus roxellana	241	241	97%	7e-59	88.89	270	=HYPERLINK("https://www.ncbi.nlm.nih.gov/nucleotide/JQ863330.1?report=genbank&log$=nucltop&blast_rank=52&RID=2A2TVR3E013","JQ863330.1")
Macaca mulatta MHC class II antigen (Mamu-DRB) mRNA, Mamu-DRB1*04:nov:01 allele, partial cds	Macaca mulatta	241	241	97%	7e-59	88.83	534	=HYPERLINK("https://www.ncbi.nlm.nih.gov/nucleotide/KF855136.1?report=genbank&log$=nucltop&blast_rank=53&RID=2A2TVR3E013","KF855136.1")
Macaca nemestrina MHC Class II DRB Antigen (Mane-DRB) mRNA, Mane-DRB1*03:10 allele, partial cds	Macaca nemestrina	241	241	97%	7e-59	88.83	537	=HYPERLINK("https://www.ncbi.nlm.nih.gov/nucleotide/JQ693983.1?report=genbank&log$=nucltop&blast_rank=54&RID=2A2TVR3E013","JQ693983.1")
Macaca nemestrina isolate Nrb00033 MHC class II antigen (Mane-DRB) gene, partial cds	Macaca nemestrina	241	241	97%	7e-59	88.83	225	=HYPERLINK("https://www.ncbi.nlm.nih.gov/nucleotide/HM236267.1?report=genbank&log$=nucltop&blast_rank=55&RID=2A2TVR3E013","HM236267.1")
Macaca fascicularis MHC class II antigen (Mafa-DRB) gene, Mafa-DRB*cyn072b allele, exon 2 and partial cds	Macaca fascicularis	241	241	97%	7e-59	88.83	245	=HYPERLINK("https://www.ncbi.nlm.nih.gov/nucleotide/DQ363293.1?report=genbank&log$=nucltop&blast_rank=56&RID=2A2TVR3E013","DQ363293.1")
Homo sapiens clone DRB1_111182_00176 MHC class II antigen (HLA-DRB1) gene, exon 2 and partial cds	Homo sapiens	239	239	100%	2e-58	88.12	270	=HYPERLINK("https://www.ncbi.nlm.nih.gov/nucleotide/KT037066.1?report=genbank&log$=nucltop&blast_rank=57&RID=2A2TVR3E013","KT037066.1")
Homo sapiens partial HLA-DRB5 gene for MHC class II antigen, allele HLA-DRB5*01:02:01Grelated1, exon 2	Homo sapiens	239	239	100%	2e-58	88.06	270	=HYPERLINK("https://www.ncbi.nlm.nih.gov/nucleotide/LT555544.1?report=genbank&log$=nucltop&blast_rank=58&RID=2A2TVR3E013","LT555544.1")
Homo sapiens partial HLA-DRB5 gene for MHC class II antigen, allele HLA-DRB5*01:01:01related, exon 2	Homo sapiens	239	239	100%	2e-58	88.06	270	=HYPERLINK("https://www.ncbi.nlm.nih.gov/nucleotide/LT555543.1?report=genbank&log$=nucltop&blast_rank=59&RID=2A2TVR3E013","LT555543.1")
Homo sapiens MHC class II antigen (HLA-DRB5) gene, HLA-DRB5*01_01_01v1_S1_S29 allele, partial cds	Homo sapiens	239	239	100%	2e-58	88.06	4657	=HYPERLINK("https://www.ncbi.nlm.nih.gov/nucleotide/KU593580.1?report=genbank&log$=nucltop&blast_rank=60&RID=2A2TVR3E013","KU593580.1")
Homo sapiens MHC class II antigen (HLA-DRB5) gene, HLA-DRB5*01_01_01_STR1 allele, partial cds	Homo sapiens	239	239	100%	2e-58	88.06	4659	=HYPERLINK("https://www.ncbi.nlm.nih.gov/nucleotide/KU593577.1?report=genbank&log$=nucltop&blast_rank=61&RID=2A2TVR3E013","KU593577.1")
Homo sapiens MHC class II antigen (HLA-DRB5) gene, HLA-DRB5*01_01_01v1_STR1_IH49_E6_Allele_2 allele, partial cds	Homo sapiens	239	239	100%	2e-58	88.06	4667	=HYPERLINK("https://www.ncbi.nlm.nih.gov/nucleotide/KU593576.1?report=genbank&log$=nucltop&blast_rank=62&RID=2A2TVR3E013","KU593576.1")
Homo sapiens clone DRB5_113418_00348 MHC class II antigen (HLA-DRB5) gene, exons 2 through 6 and partial cds	Homo sapiens	239	239	100%	2e-58	88.06	1101	=HYPERLINK("https://www.ncbi.nlm.nih.gov/nucleotide/ON758812.1?report=genbank&log$=nucltop&blast_rank=63&RID=2A2TVR3E013","ON758812.1")
Homo sapiens clone DRB5_113374_00346 MHC class II antigen (HLA-DRB5) gene, exons 2 through 6 and partial cds	Homo sapiens	239	239	100%	2e-58	88.06	1101	=HYPERLINK("https://www.ncbi.nlm.nih.gov/nucleotide/ON263112.1?report=genbank&log$=nucltop&blast_rank=64&RID=2A2TVR3E013","ON263112.1")
Homo sapiens clone DRB5_113374_00345 MHC class II antigen (HLA-DRB5) gene, exons 2 through 6 and partial cds	Homo sapiens	239	239	100%	2e-58	88.06	1101	=HYPERLINK("https://www.ncbi.nlm.nih.gov/nucleotide/ON263111.1?report=genbank&log$=nucltop&blast_rank=65&RID=2A2TVR3E013","ON263111.1")
Homo sapiens clone DRB5_113363_00344 MHC class II antigen (HLA-DRB5) gene, exons 2 through 6 and partial cds	Homo sapiens	239	239	100%	2e-58	88.06	1101	=HYPERLINK("https://www.ncbi.nlm.nih.gov/nucleotide/ON206789.1?report=genbank&log$=nucltop&blast_rank=66&RID=2A2TVR3E013","ON206789.1")
Homo sapiens isolate NT01249- MHC class II antigen (HLA-DRB5) gene, HLA-DRB5-01:01:01 variant allele, exons 2 and 3 and partial cds	Homo sapiens	239	239	100%	2e-58	88.06	3456	=HYPERLINK("https://www.ncbi.nlm.nih.gov/nucleotide/KT387294.1?report=genbank&log$=nucltop&blast_rank=67&RID=2A2TVR3E013","KT387294.1")
Homo sapiens isolate VGH027 MHC class II antigen (HLA-DRB5) gene, HLA-DRB5*01:02:01 allele, exons 2 through 6 and partial cds	Homo sapiens	239	239	100%	2e-58	88.06	5216	=HYPERLINK("https://www.ncbi.nlm.nih.gov/nucleotide/OP422552.1?report=genbank&log$=nucltop&blast_rank=68&RID=2A2TVR3E013","OP422552.1")
Macaca fascicularis MHC class II protein (Mafa-DRB) mRNA, Mafa-DRB-25-01 allele, partial cds	Macaca fascicularis	239	239	100%	2e-58	88.06	551	=HYPERLINK("https://www.ncbi.nlm.nih.gov/nucleotide/KR632833.1?report=genbank&log$=nucltop&blast_rank=69&RID=2A2TVR3E013","KR632833.1")
Homo sapiens partial HLA-DRB5 gene for MHC Class II antigen, allele LUMC-DRB5-113	Homo sapiens	239	239	100%	2e-58	88.06	652	=HYPERLINK("https://www.ncbi.nlm.nih.gov/nucleotide/LN879374.1?report=genbank&log$=nucltop&blast_rank=70&RID=2A2TVR3E013","LN879374.1")
Homo sapiens clone DRB5_113276_00414 MHC class II antigen (HLA-DRB5) gene, exons 2 through 6 and partial cds	Homo sapiens	239	239	100%	2e-58	88.06	1101	=HYPERLINK("https://www.ncbi.nlm.nih.gov/nucleotide/OM103127.1?report=genbank&log$=nucltop&blast_rank=71&RID=2A2TVR3E013","OM103127.1")
Homo sapiens clone DRB5_113276_00412 MHC class II antigen (HLA-DRB5) gene, exons 2 and 3 and partial cds	Homo sapiens	239	239	100%	2e-58	88.06	652	=HYPERLINK("https://www.ncbi.nlm.nih.gov/nucleotide/OM103125.1?report=genbank&log$=nucltop&blast_rank=72&RID=2A2TVR3E013","OM103125.1")
Homo sapiens clone DRB5_113276_00409 MHC class II antigen (HLA-DRB5) gene, exons 2 and 3 and partial cds	Homo sapiens	239	239	100%	2e-58	88.06	652	=HYPERLINK("https://www.ncbi.nlm.nih.gov/nucleotide/OM103122.1?report=genbank&log$=nucltop&blast_rank=73&RID=2A2TVR3E013","OM103122.1")
Homo sapiens clone DRB5_113276_00407 MHC class II antigen (HLA-DRB5) gene, exons 2 and 3 and partial cds	Homo sapiens	239	239	100%	2e-58	88.06	652	=HYPERLINK("https://www.ncbi.nlm.nih.gov/nucleotide/OM103120.1?report=genbank&log$=nucltop&blast_rank=74&RID=2A2TVR3E013","OM103120.1")
Homo sapiens clone DRB5_113276_00401 MHC class II antigen (HLA-DRB5) gene, exons 2 and 3 and partial cds	Homo sapiens	239	239	100%	2e-58	88.06	652	=HYPERLINK("https://www.ncbi.nlm.nih.gov/nucleotide/OM103114.1?report=genbank&log$=nucltop&blast_rank=75&RID=2A2TVR3E013","OM103114.1")
Homo sapiens clone DRB5_113276_00394 MHC class II antigen (HLA-DRB5) gene, exons 2 and 3 and partial cds	Homo sapiens	239	239	100%	2e-58	88.06	652	=HYPERLINK("https://www.ncbi.nlm.nih.gov/nucleotide/OM103107.1?report=genbank&log$=nucltop&blast_rank=76&RID=2A2TVR3E013","OM103107.1")
Homo sapiens clone DRB5_113276_00392 MHC class II antigen (HLA-DRB5) gene, exons 2 and 3 and partial cds	Homo sapiens	239	239	100%	2e-58	88.06	652	=HYPERLINK("https://www.ncbi.nlm.nih.gov/nucleotide/OM103105.1?report=genbank&log$=nucltop&blast_rank=77&RID=2A2TVR3E013","OM103105.1")
Homo sapiens clone DRB5_113276_00391 MHC class II antigen (HLA-DRB5) gene, exons 2 and 3 and partial cds	Homo sapiens	239	239	100%	2e-58	88.06	652	=HYPERLINK("https://www.ncbi.nlm.nih.gov/nucleotide/OM103104.1?report=genbank&log$=nucltop&blast_rank=78&RID=2A2TVR3E013","OM103104.1")
Homo sapiens clone DRB5_113276_00376 MHC class II antigen (HLA-DRB5) gene, exons 2 and 3 and partial cds	Homo sapiens	239	239	100%	2e-58	88.06	652	=HYPERLINK("https://www.ncbi.nlm.nih.gov/nucleotide/OM103089.1?report=genbank&log$=nucltop&blast_rank=79&RID=2A2TVR3E013","OM103089.1")
Homo sapiens clone DRB5_113276_00375 MHC class II antigen (HLA-DRB5) gene, exons 2 and 3 and partial cds	Homo sapiens	239	239	100%	2e-58	88.06	652	=HYPERLINK("https://www.ncbi.nlm.nih.gov/nucleotide/OM103088.1?report=genbank&log$=nucltop&blast_rank=80&RID=2A2TVR3E013","OM103088.1")
Homo sapiens clone DRB5_113276_00374 MHC class II antigen (HLA-DRB5) gene, exons 2 and 3 and partial cds	Homo sapiens	239	239	100%	2e-58	88.06	652	=HYPERLINK("https://www.ncbi.nlm.nih.gov/nucleotide/OM103087.1?report=genbank&log$=nucltop&blast_rank=81&RID=2A2TVR3E013","OM103087.1")
Homo sapiens clone DRB5_113276_00368 MHC class II antigen (HLA-DRB5) gene, exons 2 through 6 and partial cds	Homo sapiens	239	239	100%	2e-58	88.06	1101	=HYPERLINK("https://www.ncbi.nlm.nih.gov/nucleotide/OM103081.1?report=genbank&log$=nucltop&blast_rank=82&RID=2A2TVR3E013","OM103081.1")
Homo sapiens clone DRB5_113276_00367 MHC class II antigen (HLA-DRB5) gene, exons 2 through 6 and partial cds	Homo sapiens	239	239	100%	2e-58	88.06	1101	=HYPERLINK("https://www.ncbi.nlm.nih.gov/nucleotide/OM103080.1?report=genbank&log$=nucltop&blast_rank=83&RID=2A2TVR3E013","OM103080.1")
Homo sapiens clone DRB5_113276_00360 MHC class II antigen (HLA-DRB5) gene, exons 2 and 3 and partial cds	Homo sapiens	239	239	100%	2e-58	88.06	652	=HYPERLINK("https://www.ncbi.nlm.nih.gov/nucleotide/OM103073.1?report=genbank&log$=nucltop&blast_rank=84&RID=2A2TVR3E013","OM103073.1")
Homo sapiens clone DRB5_113276_00358 MHC class II antigen (HLA-DRB5) gene, exons 2 through 6 and partial cds	Homo sapiens	239	239	100%	2e-58	88.06	1101	=HYPERLINK("https://www.ncbi.nlm.nih.gov/nucleotide/OM103071.1?report=genbank&log$=nucltop&blast_rank=85&RID=2A2TVR3E013","OM103071.1")
Homo sapiens clone DRB5_113276_00340 MHC class II antigen (HLA-DRB5) gene, exons 2 and 3 and partial cds	Homo sapiens	239	239	100%	2e-58	88.06	652	=HYPERLINK("https://www.ncbi.nlm.nih.gov/nucleotide/OM103053.1?report=genbank&log$=nucltop&blast_rank=86&RID=2A2TVR3E013","OM103053.1")
Homo sapiens clone DRB1_113295_02624 MHC class II antigen (HLA-DRB1) gene, exon 2 and partial cds	Homo sapiens	239	239	100%	2e-58	88.12	270	=HYPERLINK("https://www.ncbi.nlm.nih.gov/nucleotide/OM304952.1?report=genbank&log$=nucltop&blast_rank=87&RID=2A2TVR3E013","OM304952.1")
Homo sapiens MHC class II DR beta chain (DRB5) gene, DRB5*01:01:01:01v1var allele, exons 2 through 6 and partial cds	Homo sapiens	239	239	100%	2e-58	88.06	4785	=HYPERLINK("https://www.ncbi.nlm.nih.gov/nucleotide/ON585714.1?report=genbank&log$=nucltop&blast_rank=88&RID=2A2TVR3E013","ON585714.1")
Homo sapiens MHC class II protein (HLA-DRB1) gene, HLA-DRB1*08NEW allele, exons 2 through 5 and partial cds	Homo sapiens	239	239	100%	2e-58	88.12	5089	=HYPERLINK("https://www.ncbi.nlm.nih.gov/nucleotide/OP094713.1?report=genbank&log$=nucltop&blast_rank=89&RID=2A2TVR3E013","OP094713.1")
Macaca fascicularis gene for MHC class I antigen (Mafa-DRB gene), isolate cy0325, allele Mafa-DRB_W005_01_ext-13	Macaca fascicularis	239	239	100%	2e-58	88.06	3803	=HYPERLINK("https://www.ncbi.nlm.nih.gov/nucleotide/OX376678.1?report=genbank&log$=nucltop&blast_rank=90&RID=2A2TVR3E013","OX376678.1")
Homo sapiens clone DRB5_113223_00339 MHC class II antigen (HLA-DRB5) gene, exons 2 through 6 and partial cds	Homo sapiens	239	239	100%	2e-58	88.06	1101	=HYPERLINK("https://www.ncbi.nlm.nih.gov/nucleotide/OL419315.1?report=genbank&log$=nucltop&blast_rank=91&RID=2A2TVR3E013","OL419315.1")
Homo sapiens clone DRB5_113223_00337 MHC class II antigen (HLA-DRB5) gene, exons 2 through 6 and partial cds	Homo sapiens	239	239	100%	2e-58	88.06	1101	=HYPERLINK("https://www.ncbi.nlm.nih.gov/nucleotide/OL419313.1?report=genbank&log$=nucltop&blast_rank=92&RID=2A2TVR3E013","OL419313.1")
Homo sapiens clone DRB5_113194_00334 MHC class II antigen (HLA-DRB5) gene, exons 2 through 6 and partial cds	Homo sapiens	239	239	100%	2e-58	88.06	1101	=HYPERLINK("https://www.ncbi.nlm.nih.gov/nucleotide/OK377224.1?report=genbank&log$=nucltop&blast_rank=93&RID=2A2TVR3E013","OK377224.1")
Homo sapiens MHC class II antigen (HLA-DRB5) gene, HLA-DRB5*01var allele, partial cds	Homo sapiens	239	239	100%	2e-58	88.06	863	=HYPERLINK("https://www.ncbi.nlm.nih.gov/nucleotide/OK376499.1?report=genbank&log$=nucltop&blast_rank=94&RID=2A2TVR3E013","OK376499.1")
Homo sapiens HLA-DRB1 gene for MHC class II antigen, allele HLA-DRB1*08:02:01:NEW	Homo sapiens	239	239	100%	2e-58	88.12	13221	=HYPERLINK("https://www.ncbi.nlm.nih.gov/nucleotide/OX333540.1?report=genbank&log$=nucltop&blast_rank=95&RID=2A2TVR3E013","OX333540.1")
Homo sapiens HLA-DRB1 gene for MHC class II antigen, allele HLA-DRB1*08:02:01:NEW	Homo sapiens	239	239	100%	2e-58	88.12	13221	=HYPERLINK("https://www.ncbi.nlm.nih.gov/nucleotide/OX333508.1?report=genbank&log$=nucltop&blast_rank=96&RID=2A2TVR3E013","OX333508.1")
Homo sapiens clone DRB5_113149_00332 MHC class II antigen (HLA-DRB5) gene, exons 2 through 6 and partial cds	Homo sapiens	239	239	100%	2e-58	88.06	1101	=HYPERLINK("https://www.ncbi.nlm.nih.gov/nucleotide/MZ747579.1?report=genbank&log$=nucltop&blast_rank=97&RID=2A2TVR3E013","MZ747579.1")
Homo sapiens clone 210104DRB1e3 MHC class II antigen (HLA-DRB1) gene, partial cds	Homo sapiens	239	239	100%	2e-58	88.12	863	=HYPERLINK("https://www.ncbi.nlm.nih.gov/nucleotide/OM867514.1?report=genbank&log$=nucltop&blast_rank=98&RID=2A2TVR3E013","OM867514.1")
Homo sapiens HLA-DRB1 gene for MHC class II antigen, allele HLA-DRB1*16:01:01:NEW	Homo sapiens	239	239	100%	2e-58	88.12	11263	=HYPERLINK("https://www.ncbi.nlm.nih.gov/nucleotide/OW246457.1?report=genbank&log$=nucltop&blast_rank=99&RID=2A2TVR3E013","OW246457.1")
Homo sapiens isolate KORYOO-143 HLA-DRB1 gene, partial sequence	Homo sapiens	215	215	97%	4e-51	84.77	234	=HYPERLINK("https://www.ncbi.nlm.nih.gov/nucleotide/DQ141522.1?report=genbank&log$=nucltop&blast_rank=100&RID=2A2TVR3E013","DQ141522.1")
