## Supplementary material for "Characterization of both major histocompatibility complex classes in a wild social mammal: the banded mongoose": Blast results - MHCII DRB exon 2: 2A2TVR3E013-Alignment-Descriptions Query 9 - Mumu-DRB_14.csv

Description	Scientific Name	Max Score	Total Score	Query Cover	E value	Per. ident	Acc. Len	Accession
PREDICTED: Suricata suricatta DLA class II histocompatibility antigen, DR-1 beta chain-like (LOC115295561), transcript variant X6, mRNA	Suricata suricatta	294	294	98%	5e-75	93.43	1215	=HYPERLINK("https://www.ncbi.nlm.nih.gov/nucleotide/XM_029943554.1?report=genbank&log$=nucltop&blast_rank=1&RID=2A2TVR3E013","XM_029943554.1")
PREDICTED: Suricata suricatta DLA class II histocompatibility antigen, DR-1 beta chain-like (LOC115295561), transcript variant X5, mRNA	Suricata suricatta	294	294	98%	5e-75	93.43	970	=HYPERLINK("https://www.ncbi.nlm.nih.gov/nucleotide/XM_029943552.1?report=genbank&log$=nucltop&blast_rank=2&RID=2A2TVR3E013","XM_029943552.1")
PREDICTED: Suricata suricatta DLA class II histocompatibility antigen, DR-1 beta chain-like (LOC115295561), transcript variant X4, mRNA	Suricata suricatta	294	294	98%	5e-75	93.43	1272	=HYPERLINK("https://www.ncbi.nlm.nih.gov/nucleotide/XM_029943551.1?report=genbank&log$=nucltop&blast_rank=3&RID=2A2TVR3E013","XM_029943551.1")
PREDICTED: Suricata suricatta DLA class II histocompatibility antigen, DR-1 beta chain-like (LOC115295561), transcript variant X3, mRNA	Suricata suricatta	294	294	98%	5e-75	93.43	1296	=HYPERLINK("https://www.ncbi.nlm.nih.gov/nucleotide/XM_029943550.1?report=genbank&log$=nucltop&blast_rank=4&RID=2A2TVR3E013","XM_029943550.1")
PREDICTED: Suricata suricatta DLA class II histocompatibility antigen, DR-1 beta chain-like (LOC115295561), transcript variant X2, mRNA	Suricata suricatta	294	294	98%	5e-75	93.43	1278	=HYPERLINK("https://www.ncbi.nlm.nih.gov/nucleotide/XM_029943549.1?report=genbank&log$=nucltop&blast_rank=5&RID=2A2TVR3E013","XM_029943549.1")
PREDICTED: Suricata suricatta DLA class II histocompatibility antigen, DR-1 beta chain-like (LOC115295561), transcript variant X1, mRNA	Suricata suricatta	294	294	98%	5e-75	93.43	1182	=HYPERLINK("https://www.ncbi.nlm.nih.gov/nucleotide/XM_029943548.1?report=genbank&log$=nucltop&blast_rank=6&RID=2A2TVR3E013","XM_029943548.1")
PREDICTED: Ceratotherium simum simum HLA class II histocompatibility antigen, DRB1-4 beta chain (LOC101406527), mRNA	Ceratotherium simum simum	272	272	97%	2e-68	91.84	906	=HYPERLINK("https://www.ncbi.nlm.nih.gov/nucleotide/XM_014782862.1?report=genbank&log$=nucltop&blast_rank=7&RID=2A2TVR3E013","XM_014782862.1")
PREDICTED: Hyaena hyaena DLA class II histocompatibility antigen, DR-1 beta chain-like (LOC120238168), mRNA	Hyaena hyaena	268	268	97%	3e-67	91.33	1194	=HYPERLINK("https://www.ncbi.nlm.nih.gov/nucleotide/XM_039241795.1?report=genbank&log$=nucltop&blast_rank=8&RID=2A2TVR3E013","XM_039241795.1")
PREDICTED: Diceros bicornis minor H-2 class II histocompatibility antigen, E-S beta chain-like (LOC131413288), mRNA	Diceros bicornis minor	263	263	97%	1e-65	90.86	1334	=HYPERLINK("https://www.ncbi.nlm.nih.gov/nucleotide/XM_058553868.1?report=genbank&log$=nucltop&blast_rank=9&RID=2A2TVR3E013","XM_058553868.1")
Equus asinus isolate LD4 clone 4 MHC class II antigen (DRB) gene, partial cds	Equus asinus	259	259	98%	2e-64	90.36	267	=HYPERLINK("https://www.ncbi.nlm.nih.gov/nucleotide/KJ596522.1?report=genbank&log$=nucltop&blast_rank=10&RID=2A2TVR3E013","KJ596522.1")
PREDICTED: Equus asinus DLA class II histocompatibility antigen, DR-1 beta chain (LOC106834618), transcript variant X2, mRNA	Equus asinus	259	259	98%	2e-64	90.36	1168	=HYPERLINK("https://www.ncbi.nlm.nih.gov/nucleotide/XM_044776364.1?report=genbank&log$=nucltop&blast_rank=11&RID=2A2TVR3E013","XM_044776364.1")
PREDICTED: Equus asinus DLA class II histocompatibility antigen, DR-1 beta chain (LOC106834618), transcript variant X1, mRNA	Equus asinus	259	259	98%	2e-64	90.36	1212	=HYPERLINK("https://www.ncbi.nlm.nih.gov/nucleotide/XM_044776363.1?report=genbank&log$=nucltop&blast_rank=12&RID=2A2TVR3E013","XM_044776363.1")
Homo sapiens clone DRB1_110947_00013 MHC class II antigen (HLA-DRB1) gene, exon 2 and partial cds	Homo sapiens	257	257	97%	7e-64	90.31	270	=HYPERLINK("https://www.ncbi.nlm.nih.gov/nucleotide/KM497479.1?report=genbank&log$=nucltop&blast_rank=13&RID=2A2TVR3E013","KM497479.1")
Equus asinus x caballus isolate MU51 clone 1 MHC class II antigen (DRB) gene, partial cds	Equus asinus x Equus caballus	257	257	97%	7e-64	90.31	267	=HYPERLINK("https://www.ncbi.nlm.nih.gov/nucleotide/KJ596512.1?report=genbank&log$=nucltop&blast_rank=14&RID=2A2TVR3E013","KJ596512.1")
Rhinopithecus roxellana MHC class II antigen (Rhro-DRB) gene, Rhro-DRB*31 allele, exon 2 and partial cds	Rhinopithecus roxellana	257	257	97%	7e-64	90.31	270	=HYPERLINK("https://www.ncbi.nlm.nih.gov/nucleotide/JQ863352.1?report=genbank&log$=nucltop&blast_rank=15&RID=2A2TVR3E013","JQ863352.1")
PREDICTED: Hyaena hyaena DLA class II histocompatibility antigen, DR-1 beta chain-like (LOC120238167), mRNA	Hyaena hyaena	257	257	97%	7e-64	90.31	1211	=HYPERLINK("https://www.ncbi.nlm.nih.gov/nucleotide/XM_039241794.1?report=genbank&log$=nucltop&blast_rank=16&RID=2A2TVR3E013","XM_039241794.1")
Hyaena hyaena clone 4_13 MHC class II antigen (Hyhy-DRB) gene, exon 2 and partial cds	Hyaena hyaena	257	257	96%	7e-64	90.67	201	=HYPERLINK("https://www.ncbi.nlm.nih.gov/nucleotide/JN985764.1?report=genbank&log$=nucltop&blast_rank=17&RID=2A2TVR3E013","JN985764.1")
Mephitis mephitis isolate MemeDRB13 MHC class II antigen (Meme-DRB) gene, partial cds	Mephitis mephitis	257	257	97%	7e-64	90.31	227	=HYPERLINK("https://www.ncbi.nlm.nih.gov/nucleotide/JN193544.1?report=genbank&log$=nucltop&blast_rank=18&RID=2A2TVR3E013","JN193544.1")
Aotus nancymaae isolate 20249_5 MHC class II antigen beta chain (DRB) mRNA, DRB*W4601 allele, partial cds	Aotus nancymaae	257	257	97%	7e-64	90.36	255	=HYPERLINK("https://www.ncbi.nlm.nih.gov/nucleotide/AY563224.2?report=genbank&log$=nucltop&blast_rank=19&RID=2A2TVR3E013","AY563224.2")
Papio ursinus MHC class II antigen (Paur-DRB) mRNA, Paur-DRB*W5701 allele, partial cds	Papio ursinus	257	257	97%	7e-64	90.31	252	=HYPERLINK("https://www.ncbi.nlm.nih.gov/nucleotide/DQ339730.1?report=genbank&log$=nucltop&blast_rank=20&RID=2A2TVR3E013","DQ339730.1")
Homo sapiens MHC class II antigen (HLA-DRB1) gene, HLA-DRB1*AHAW allele, exon 2 and partial cds	Homo sapiens	257	257	97%	7e-64	90.36	270	=HYPERLINK("https://www.ncbi.nlm.nih.gov/nucleotide/AF306862.1?report=genbank&log$=nucltop&blast_rank=21&RID=2A2TVR3E013","AF306862.1")
Equus zebra MHC class II antigen (DRB2) gene, DRB2-Eqze-DRB2*0101 allele, exon 2 and partial cds	Equus zebra	254	254	98%	9e-63	89.85	260	=HYPERLINK("https://www.ncbi.nlm.nih.gov/nucleotide/MF997105.1?report=genbank&log$=nucltop&blast_rank=22&RID=2A2TVR3E013","MF997105.1")
Equus przewalskii MHC class II antigen (DRB2) pseudogene, DRB2-Eqpr-DRB2*0201 allele, partial sequence	Equus przewalskii	254	254	98%	9e-63	89.85	260	=HYPERLINK("https://www.ncbi.nlm.nih.gov/nucleotide/MF997103.1?report=genbank&log$=nucltop&blast_rank=23&RID=2A2TVR3E013","MF997103.1")
Equus caballus MHC class II antigen (DRB2) gene, DRB2-Eqca-DRB2*00201 allele, exon 2 and partial cds	Equus caballus	254	254	98%	9e-63	89.85	260	=HYPERLINK("https://www.ncbi.nlm.nih.gov/nucleotide/MF997097.1?report=genbank&log$=nucltop&blast_rank=24&RID=2A2TVR3E013","MF997097.1")
Equus caballus genome assembly, chromosome: 20	Equus caballus	254	965	98%	9e-63	89.85	65533053	=HYPERLINK("https://www.ncbi.nlm.nih.gov/nucleotide/OZ027732.1?report=genbank&log$=nucltop&blast_rank=25&RID=2A2TVR3E013","OZ027732.1")
Equus caballus MHC class II region on chromosome ECA20	Equus caballus	254	964	98%	9e-63	89.85	1165328	=HYPERLINK("https://www.ncbi.nlm.nih.gov/nucleotide/LT745777.1?report=genbank&log$=nucltop&blast_rank=26&RID=2A2TVR3E013","LT745777.1")
Equus caballus genome assembly, chromosome: 20	Equus caballus	254	965	98%	9e-63	89.85	65146860	=HYPERLINK("https://www.ncbi.nlm.nih.gov/nucleotide/OZ014265.2?report=genbank&log$=nucltop&blast_rank=27&RID=2A2TVR3E013","OZ014265.2")
Equus asinus isolate LD13 clone 5 MHC class II antigen (DRB) gene, partial cds	Equus asinus	254	254	98%	9e-63	89.85	267	=HYPERLINK("https://www.ncbi.nlm.nih.gov/nucleotide/KJ596514.1?report=genbank&log$=nucltop&blast_rank=28&RID=2A2TVR3E013","KJ596514.1")
Equus asinus isolate LD3 clone 3 MHC class II antigen (DRB) gene, partial cds	Equus asinus	254	254	98%	9e-63	89.85	267	=HYPERLINK("https://www.ncbi.nlm.nih.gov/nucleotide/KJ596510.1?report=genbank&log$=nucltop&blast_rank=29&RID=2A2TVR3E013","KJ596510.1")
Lemur catta MHC class II antigen DRB (Leca-DRB) gene, Leca-DRB*048 allele, partial cds	Lemur catta	254	254	96%	9e-63	90.21	202	=HYPERLINK("https://www.ncbi.nlm.nih.gov/nucleotide/KJ817247.1?report=genbank&log$=nucltop&blast_rank=30&RID=2A2TVR3E013","KJ817247.1")
Lemur catta MHC class II antigen DRB (Leca-DRB) gene, Leca-DRB*041 allele, partial cds	Lemur catta	254	254	96%	9e-63	90.21	202	=HYPERLINK("https://www.ncbi.nlm.nih.gov/nucleotide/KJ817240.1?report=genbank&log$=nucltop&blast_rank=31&RID=2A2TVR3E013","KJ817240.1")
PREDICTED: Equus przewalskii HLA class II histocompatibility antigen, DRB1-4 beta chain-like (LOC103545294), partial mRNA	Equus przewalskii	254	254	98%	9e-63	89.85	529	=HYPERLINK("https://www.ncbi.nlm.nih.gov/nucleotide/XM_008511984.1?report=genbank&log$=nucltop&blast_rank=32&RID=2A2TVR3E013","XM_008511984.1")
Equus caballus strain thoroughbred #3474 MHC class II antigen (Eqca-DRB2) mRNA, Eqca-DRB2*00201 allele, complete cds	Equus caballus	254	254	98%	9e-63	89.85	1090	=HYPERLINK("https://www.ncbi.nlm.nih.gov/nucleotide/JQ254091.1?report=genbank&log$=nucltop&blast_rank=33&RID=2A2TVR3E013","JQ254091.1")
Equus caballus clone 437-209 microsatellite sequence	Equus caballus	254	254	98%	9e-63	89.85	516	=HYPERLINK("https://www.ncbi.nlm.nih.gov/nucleotide/JQ769154.1?report=genbank&log$=nucltop&blast_rank=34&RID=2A2TVR3E013","JQ769154.1")
Equus caballus breed Guizhou pony MHC class II antigen (DRB) gene, DRB19 allele, partial cds	Equus caballus	254	254	98%	9e-63	89.85	237	=HYPERLINK("https://www.ncbi.nlm.nih.gov/nucleotide/MT304800.1?report=genbank&log$=nucltop&blast_rank=35&RID=2A2TVR3E013","MT304800.1")
Equus caballus breed Guizhou pony MHC class II antigen (DRB) gene, DRB3 allele, partial cds	Equus caballus	254	254	98%	9e-63	89.85	237	=HYPERLINK("https://www.ncbi.nlm.nih.gov/nucleotide/MT304786.1?report=genbank&log$=nucltop&blast_rank=36&RID=2A2TVR3E013","MT304786.1")
Equus przewalskii MHC class II antigen Eqpr-DRB gene (Eqpr-DRB*5 allele), partial cds	Equus przewalskii	254	254	98%	9e-63	89.85	250	=HYPERLINK("https://www.ncbi.nlm.nih.gov/nucleotide/AF084191.1?report=genbank&log$=nucltop&blast_rank=37&RID=2A2TVR3E013","AF084191.1")
Equus caballus MHC class II antigen (DRB2) gene, DRB2-Eqca-DRB2*0601 allele, exon 2 and partial cds	Equus caballus	252	252	97%	3e-62	89.80	260	=HYPERLINK("https://www.ncbi.nlm.nih.gov/nucleotide/MF997100.1?report=genbank&log$=nucltop&blast_rank=38&RID=2A2TVR3E013","MF997100.1")
Homo sapiens isolate NT01349 MHC class II antigen (HLA-DRB1) gene, HLA-DRB1*14:53 allele, exons 2 and 3 and partial cds	Homo sapiens	252	252	97%	3e-62	89.80	2812	=HYPERLINK("https://www.ncbi.nlm.nih.gov/nucleotide/KX059431.1?report=genbank&log$=nucltop&blast_rank=39&RID=2A2TVR3E013","KX059431.1")
Taxidea taxus MHC class II antigen (DRB) gene, DRB-H18 allele, exon 2 and partial cds	Taxidea taxus	252	252	97%	3e-62	89.80	227	=HYPERLINK("https://www.ncbi.nlm.nih.gov/nucleotide/KU059101.1?report=genbank&log$=nucltop&blast_rank=40&RID=2A2TVR3E013","KU059101.1")
Taxidea taxus MHC class II antigen (DRB) gene, DRB-H17 allele, exon 2 and partial cds	Taxidea taxus	252	252	97%	3e-62	89.80	227	=HYPERLINK("https://www.ncbi.nlm.nih.gov/nucleotide/KU059100.1?report=genbank&log$=nucltop&blast_rank=41&RID=2A2TVR3E013","KU059100.1")
Homo sapiens clone DRB1_113515_02792 MHC class II antigen (HLA-DRB1) gene, exons 2 and 3 and partial cds	Homo sapiens	252	252	97%	3e-62	89.80	652	=HYPERLINK("https://www.ncbi.nlm.nih.gov/nucleotide/OP585366.1?report=genbank&log$=nucltop&blast_rank=42&RID=2A2TVR3E013","OP585366.1")
Homo sapiens clone DRB23 MHC class II antigen (HLA-DRB1) gene, partial cds	Homo sapiens	252	252	97%	3e-62	89.80	270	=HYPERLINK("https://www.ncbi.nlm.nih.gov/nucleotide/KR012875.1?report=genbank&log$=nucltop&blast_rank=43&RID=2A2TVR3E013","KR012875.1")
Homo sapiens clone DRB1_110823_01313 MHC class II antigen (HLA-DRB1) gene, exon 2 and partial cds	Homo sapiens	252	252	97%	3e-62	89.85	270	=HYPERLINK("https://www.ncbi.nlm.nih.gov/nucleotide/KJ667137.1?report=genbank&log$=nucltop&blast_rank=44&RID=2A2TVR3E013","KJ667137.1")
Homo sapiens clone DRB1_110793_01251 MHC class II antigen (HLA-DRB1) gene, exon 2 and partial cds	Homo sapiens	252	252	97%	3e-62	89.85	270	=HYPERLINK("https://www.ncbi.nlm.nih.gov/nucleotide/KJ535638.1?report=genbank&log$=nucltop&blast_rank=45&RID=2A2TVR3E013","KJ535638.1")
Homo sapiens MHC class II DR beta chain (HLA-DRB1) gene, HLA-DRB1*13:46var allele, exons 2 through 6 and partial cds	Homo sapiens	252	252	97%	3e-62	89.85	5359	=HYPERLINK("https://www.ncbi.nlm.nih.gov/nucleotide/OL639222.1?report=genbank&log$=nucltop&blast_rank=46&RID=2A2TVR3E013","OL639222.1")
Homo sapiens mRNA for MHC class II antigen (HLA-DRB1 gene), isolate 36143, allele HLA-DRB1*13:14:02ext	Homo sapiens	252	252	97%	3e-62	89.80	801	=HYPERLINK("https://www.ncbi.nlm.nih.gov/nucleotide/LK391781.1?report=genbank&log$=nucltop&blast_rank=47&RID=2A2TVR3E013","LK391781.1")
Rhinopithecus roxellana MHC class II antigen (Rhro-DRB) gene, Rhro-DRB*18 allele, exon 2 and partial cds	Rhinopithecus roxellana	252	252	97%	3e-62	89.80	270	=HYPERLINK("https://www.ncbi.nlm.nih.gov/nucleotide/JQ863339.1?report=genbank&log$=nucltop&blast_rank=48&RID=2A2TVR3E013","JQ863339.1")
Homo sapiens partial HLA-DRB1 gene for MHC class II antigen, allele HLA-DRB1*13, exon 2	Homo sapiens	252	252	97%	3e-62	89.80	270	=HYPERLINK("https://www.ncbi.nlm.nih.gov/nucleotide/HG475339.1?report=genbank&log$=nucltop&blast_rank=49&RID=2A2TVR3E013","HG475339.1")
Homo sapiens clone DRB1_110262_00996 MHC class II antigen (HLA-DRB1) gene, exon 2 and partial cds	Homo sapiens	252	252	97%	3e-62	89.80	270	=HYPERLINK("https://www.ncbi.nlm.nih.gov/nucleotide/JX089376.1?report=genbank&log$=nucltop&blast_rank=50&RID=2A2TVR3E013","JX089376.1")
Homo sapiens, HLA-DRB1 gene for MHC class II antigen, cell line DKMS-LSL_ID15798807_DRB1_1, allele HLA-DRB1*11:new	Homo sapiens	252	252	97%	3e-62	89.80	13176	=HYPERLINK("https://www.ncbi.nlm.nih.gov/nucleotide/LR882668.1?report=genbank&log$=nucltop&blast_rank=51&RID=2A2TVR3E013","LR882668.1")
Homo sapiens, HLA-DRB1 gene for MHC class II antigen, cell line DKMS-LSL_ID15981909_DRB1_1, allele HLA-DRB1*13:new	Homo sapiens	252	252	97%	3e-62	89.80	13203	=HYPERLINK("https://www.ncbi.nlm.nih.gov/nucleotide/LR882667.1?report=genbank&log$=nucltop&blast_rank=52&RID=2A2TVR3E013","LR882667.1")
Homo sapiens, HLA-DRB1 gene for MHC class II antigen, cell line DKMS-LSL_ID15981889_DRB1_1, allele HLA-DRB1*13:new	Homo sapiens	252	252	97%	3e-62	89.80	13204	=HYPERLINK("https://www.ncbi.nlm.nih.gov/nucleotide/LR882666.1?report=genbank&log$=nucltop&blast_rank=53&RID=2A2TVR3E013","LR882666.1")
Homo sapiens, HLA-DRB1 gene for MHC class II antigen, cell line DKMS-LSL_ID15966051_DRB1_1, allele HLA-DRB1*13:new	Homo sapiens	252	252	97%	3e-62	89.80	13181	=HYPERLINK("https://www.ncbi.nlm.nih.gov/nucleotide/LR882665.1?report=genbank&log$=nucltop&blast_rank=54&RID=2A2TVR3E013","LR882665.1")
Homo sapiens, HLA-DRB1 gene for MHC class II antigen, cell line DKMS-LSL_ID15751656_DRB1_1, allele HLA-DRB1*13:new	Homo sapiens	252	252	97%	3e-62	89.80	13201	=HYPERLINK("https://www.ncbi.nlm.nih.gov/nucleotide/LR882664.1?report=genbank&log$=nucltop&blast_rank=55&RID=2A2TVR3E013","LR882664.1")
Homo sapiens, HLA-DRB1 gene for MHC class II antigen, cell line DKMS-LSL_ID15351732_DRB1_1, allele HLA-DRB1*11:new	Homo sapiens	252	252	97%	3e-62	89.80	13229	=HYPERLINK("https://www.ncbi.nlm.nih.gov/nucleotide/LR880446.1?report=genbank&log$=nucltop&blast_rank=56&RID=2A2TVR3E013","LR880446.1")
Crocuta crocuta clone 9_7b MHC class II antigen (Crcr-DRB) gene, exon 2 and partial cds	Crocuta crocuta	252	252	96%	3e-62	90.21	201	=HYPERLINK("https://www.ncbi.nlm.nih.gov/nucleotide/JN985757.1?report=genbank&log$=nucltop&blast_rank=57&RID=2A2TVR3E013","JN985757.1")
Mephitis mephitis isolate MemeDRB12 MHC class II antigen (Meme-DRB) gene, partial cds	Mephitis mephitis	252	252	97%	3e-62	89.90	227	=HYPERLINK("https://www.ncbi.nlm.nih.gov/nucleotide/JN193543.1?report=genbank&log$=nucltop&blast_rank=58&RID=2A2TVR3E013","JN193543.1")
Homo sapiens MHC class II antigen (HLA-DRB1) gene, HLA-DRB1*11 NEW allele, partial cds	Homo sapiens	252	252	97%	3e-62	89.85	274	=HYPERLINK("https://www.ncbi.nlm.nih.gov/nucleotide/MT185929.1?report=genbank&log$=nucltop&blast_rank=59&RID=2A2TVR3E013","MT185929.1")
Macaca fascicularis mRNA for MHC class II antigen (Mafa-DRB gene), allele Mafa-DRB*W3:03:01, isolate Hippo	Macaca fascicularis	252	252	97%	3e-62	89.80	801	=HYPERLINK("https://www.ncbi.nlm.nih.gov/nucleotide/FR717370.1?report=genbank&log$=nucltop&blast_rank=60&RID=2A2TVR3E013","FR717370.1")
Macaca fascicularis MHC class II antigen (Mafa-DRB) mRNA, Mafa-DRB*W3:03:01 allele, partial cds	Macaca fascicularis	252	252	97%	3e-62	89.80	824	=HYPERLINK("https://www.ncbi.nlm.nih.gov/nucleotide/HM580016.1?report=genbank&log$=nucltop&blast_rank=61&RID=2A2TVR3E013","HM580016.1")
Homo sapiens clone DRB1_689_00341 MHC class II antigen (HLA-DRB1) gene, exon 2 and partial cds	Homo sapiens	252	252	97%	3e-62	89.85	270	=HYPERLINK("https://www.ncbi.nlm.nih.gov/nucleotide/GU590990.1?report=genbank&log$=nucltop&blast_rank=62&RID=2A2TVR3E013","GU590990.1")
Crocuta crocuta clone 5_1 MHC class II antigen (Crcr-DRB) gene, exon 2 and partial cds	Crocuta crocuta	252	252	96%	3e-62	90.16	201	=HYPERLINK("https://www.ncbi.nlm.nih.gov/nucleotide/JN985741.1?report=genbank&log$=nucltop&blast_rank=63&RID=2A2TVR3E013","JN985741.1")
Crocuta crocuta clone 7_11 MHC class II antigen (Crcr-DRB) gene, exon 2 and partial cds	Crocuta crocuta	252	252	96%	3e-62	90.16	201	=HYPERLINK("https://www.ncbi.nlm.nih.gov/nucleotide/JN985742.1?report=genbank&log$=nucltop&blast_rank=64&RID=2A2TVR3E013","JN985742.1")
Homo sapiens partial HLA-DRB1 gene for MHC class II antigen, allele HLA-DRB1*1346, exon 2	Homo sapiens	252	252	97%	3e-62	89.85	270	=HYPERLINK("https://www.ncbi.nlm.nih.gov/nucleotide/FN794393.1?report=genbank&log$=nucltop&blast_rank=65&RID=2A2TVR3E013","FN794393.1")
Macaca fascicularis isolate NrC00022 MHC class II antigen (Mafa-DRB) gene, partial cds	Macaca fascicularis	252	252	97%	3e-62	89.80	226	=HYPERLINK("https://www.ncbi.nlm.nih.gov/nucleotide/HM236228.1?report=genbank&log$=nucltop&blast_rank=66&RID=2A2TVR3E013","HM236228.1")
Macaca fascicularis partial Mafa-DRB gene for MHC class II antigen, Mafa-DRB*W30302 allele, isolate K390, exon 2	Macaca fascicularis	252	252	97%	3e-62	89.80	262	=HYPERLINK("https://www.ncbi.nlm.nih.gov/nucleotide/FN433709.1?report=genbank&log$=nucltop&blast_rank=67&RID=2A2TVR3E013","FN433709.1")
Homo sapiens clone DRB1_379_00142 MHC class II antigen (HLA-DRB1) gene, exon 2 and partial cds	Homo sapiens	252	252	97%	3e-62	89.80	270	=HYPERLINK("https://www.ncbi.nlm.nih.gov/nucleotide/FJ766012.1?report=genbank&log$=nucltop&blast_rank=68&RID=2A2TVR3E013","FJ766012.1")
Macaca fascicularis MHC class II antigen (Mafa-DRB) gene, Mafa-DRB-G005d allele, exon 2 and partial cds	Macaca fascicularis	252	252	97%	3e-62	89.80	246	=HYPERLINK("https://www.ncbi.nlm.nih.gov/nucleotide/EF175140.1?report=genbank&log$=nucltop&blast_rank=69&RID=2A2TVR3E013","EF175140.1")
Homo sapiens MHC class II antigen (HLA-DRB1) gene, HLA-DRB1*1311 allele, exon 2 and partial cds	Homo sapiens	252	252	97%	3e-62	89.80	270	=HYPERLINK("https://www.ncbi.nlm.nih.gov/nucleotide/EU812540.1?report=genbank&log$=nucltop&blast_rank=70&RID=2A2TVR3E013","EU812540.1")
Homo sapiens partial HLA-DRB1 gene for MHC class II antigen, HLA-DRB1*1321 allele, exon 2	Homo sapiens	252	252	97%	3e-62	89.80	270	=HYPERLINK("https://www.ncbi.nlm.nih.gov/nucleotide/AM409249.1?report=genbank&log$=nucltop&blast_rank=71&RID=2A2TVR3E013","AM409249.1")
Macaca fascicularis partial Mafa-DRB*W3 gene for MHC class II antigen, Mafa-DRB*W303 allele, exon 2	Macaca fascicularis	252	252	97%	3e-62	89.80	270	=HYPERLINK("https://www.ncbi.nlm.nih.gov/nucleotide/AM086041.1?report=genbank&log$=nucltop&blast_rank=72&RID=2A2TVR3E013","AM086041.1")
Homo sapiens partial HLA-DRB1 gene for MHC class II antigen, HLA-DRB1*13new allele, exon 2	Homo sapiens	252	252	97%	3e-62	89.80	270	=HYPERLINK("https://www.ncbi.nlm.nih.gov/nucleotide/AM084908.1?report=genbank&log$=nucltop&blast_rank=73&RID=2A2TVR3E013","AM084908.1")
Macaca silenus MHC class II antigen (Masi-DRB1) gene, Masi-DRB1*0401 allele, exon 2 and partial cds	Macaca silenus	252	252	97%	3e-62	89.80	246	=HYPERLINK("https://www.ncbi.nlm.nih.gov/nucleotide/AY172138.1?report=genbank&log$=nucltop&blast_rank=74&RID=2A2TVR3E013","AY172138.1")
Homo sapiens HLA-DRB1 gene for MHC class II antigen, B1*13 allele, exon 2	Homo sapiens	252	252	97%	3e-62	89.80	270	=HYPERLINK("https://www.ncbi.nlm.nih.gov/nucleotide/AJ243897.1?report=genbank&log$=nucltop&blast_rank=75&RID=2A2TVR3E013","AJ243897.1")
Homo sapiens partial HLA-DRB1 gene for MHC class II antigen, HLA-DRB1*131402, exons 2-3	Homo sapiens	252	252	97%	3e-62	89.80	649	=HYPERLINK("https://www.ncbi.nlm.nih.gov/nucleotide/AM109993.1?report=genbank&log$=nucltop&blast_rank=76&RID=2A2TVR3E013","AM109993.1")
Homo sapiens MHC class II HLA-DRB1 gene, partial cds	Homo sapiens	252	252	97%	3e-62	89.80	434	=HYPERLINK("https://www.ncbi.nlm.nih.gov/nucleotide/L41992.1?report=genbank&log$=nucltop&blast_rank=77&RID=2A2TVR3E013","L41992.1")
PREDICTED: Suricata suricatta DLA class II histocompatibility antigen, DR-1 beta chain-like (LOC115284687), mRNA	Suricata suricatta	250	250	98%	1e-61	89.39	1203	=HYPERLINK("https://www.ncbi.nlm.nih.gov/nucleotide/XM_029931194.1?report=genbank&log$=nucltop&blast_rank=78&RID=2A2TVR3E013","XM_029931194.1")
Syncerus caffer caffer MHC class II antigen (Syla-DRB) gene, Syla-DRB*SCC1 allele, exon 2 and partial cds	Syncerus caffer caffer	250	250	98%	1e-61	89.45	243	=HYPERLINK("https://www.ncbi.nlm.nih.gov/nucleotide/AF385481.1?report=genbank&log$=nucltop&blast_rank=79&RID=2A2TVR3E013","AF385481.1")
Bison bison MHC class II beta chain (Bibi-DRB3) gene, Bibi-DRB3*0901 allele, exon 2 and partial cds	Bison bison	250	250	98%	1e-61	89.45	252	=HYPERLINK("https://www.ncbi.nlm.nih.gov/nucleotide/AY805107.1?report=genbank&log$=nucltop&blast_rank=80&RID=2A2TVR3E013","AY805107.1")
Equus kiang MHC class II antigen (DRB2) gene, DRB2-Eqki-DRB2*0101 allele, exon 2 and partial cds	Equus kiang	248	248	98%	4e-61	89.34	260	=HYPERLINK("https://www.ncbi.nlm.nih.gov/nucleotide/MF997116.1?report=genbank&log$=nucltop&blast_rank=81&RID=2A2TVR3E013","MF997116.1")
Equus hemionus MHC class II antigen (DRB2) gene, DRB2-Eqhe-DRB2*0101 allele, exon 2 and partial cds	Equus hemionus	248	248	98%	4e-61	89.34	260	=HYPERLINK("https://www.ncbi.nlm.nih.gov/nucleotide/MF997114.1?report=genbank&log$=nucltop&blast_rank=82&RID=2A2TVR3E013","MF997114.1")
Equus asinus isolate PD33 clone 3 MHC class II antigen (DRB) gene, partial cds	Equus asinus	248	248	98%	4e-61	89.34	267	=HYPERLINK("https://www.ncbi.nlm.nih.gov/nucleotide/KJ596511.1?report=genbank&log$=nucltop&blast_rank=83&RID=2A2TVR3E013","KJ596511.1")
Equus caballus isolate MH4 clone 1 MHC class II antigen (DRB) gene, partial cds	Equus caballus	248	248	98%	4e-61	89.34	267	=HYPERLINK("https://www.ncbi.nlm.nih.gov/nucleotide/KJ596499.1?report=genbank&log$=nucltop&blast_rank=84&RID=2A2TVR3E013","KJ596499.1")
Lemur catta MHC class II antigen DRB (Leca-DRB) gene, Leca-DRB*049 allele, partial cds	Lemur catta	248	248	96%	4e-61	89.69	202	=HYPERLINK("https://www.ncbi.nlm.nih.gov/nucleotide/KJ817248.1?report=genbank&log$=nucltop&blast_rank=85&RID=2A2TVR3E013","KJ817248.1")
PREDICTED: Equus quagga DLA class II histocompatibility antigen, DR-1 beta chain-like (LOC124226962), mRNA	Equus quagga	248	248	98%	4e-61	89.34	1161	=HYPERLINK("https://www.ncbi.nlm.nih.gov/nucleotide/XM_046640803.1?report=genbank&log$=nucltop&blast_rank=86&RID=2A2TVR3E013","XM_046640803.1")
PREDICTED: Ursus maritimus DLA class II histocompatibility antigen, DR-1 beta chain-like (LOC103665517), mRNA	Ursus maritimus	248	248	96%	4e-61	89.74	1211	=HYPERLINK("https://www.ncbi.nlm.nih.gov/nucleotide/XM_008693469.2?report=genbank&log$=nucltop&blast_rank=87&RID=2A2TVR3E013","XM_008693469.2")
Equus caballus strain standardbred #2446 MHC class II antigen (Eqca-DRB2) mRNA, Eqca-DRB2*00102 allele, complete cds	Equus caballus	248	248	98%	4e-61	89.34	1090	=HYPERLINK("https://www.ncbi.nlm.nih.gov/nucleotide/JQ254094.1?report=genbank&log$=nucltop&blast_rank=88&RID=2A2TVR3E013","JQ254094.1")
Equus caballus strain thoroughbred #3729 MHC class II antigen (Eqca-DRB2) mRNA, Eqca-DRB2*00101 allele, complete cds	Equus caballus	248	248	98%	4e-61	89.34	1090	=HYPERLINK("https://www.ncbi.nlm.nih.gov/nucleotide/JQ254090.1?report=genbank&log$=nucltop&blast_rank=89&RID=2A2TVR3E013","JQ254090.1")
Equus caballus breed Guizhou pony MHC class II antigen (DRB) gene, DRB25 allele, partial cds	Equus caballus	248	248	98%	4e-61	89.34	237	=HYPERLINK("https://www.ncbi.nlm.nih.gov/nucleotide/MT304805.1?report=genbank&log$=nucltop&blast_rank=90&RID=2A2TVR3E013","MT304805.1")
Equus caballus breed Guizhou pony MHC class II antigen (DRB) gene, DRB24 allele, partial cds	Equus caballus	248	248	98%	4e-61	89.34	237	=HYPERLINK("https://www.ncbi.nlm.nih.gov/nucleotide/MT304804.1?report=genbank&log$=nucltop&blast_rank=91&RID=2A2TVR3E013","MT304804.1")
Equus caballus breed Guizhou pony MHC class II antigen (DRB) gene, DRB4 allele, partial cds	Equus caballus	248	248	98%	4e-61	89.34	237	=HYPERLINK("https://www.ncbi.nlm.nih.gov/nucleotide/MT304787.1?report=genbank&log$=nucltop&blast_rank=92&RID=2A2TVR3E013","MT304787.1")
Ovis aries isolate TAGEM21 MHC class II antigen (Ovar-DRB1) gene, partial cds	Ovis aries	248	248	98%	4e-61	89.39	268	=HYPERLINK("https://www.ncbi.nlm.nih.gov/nucleotide/MT156742.1?report=genbank&log$=nucltop&blast_rank=93&RID=2A2TVR3E013","MT156742.1")
Ursus arctos MHC-DRBgene, exon 2, partial sequence, allele: Urar-DRB*14	Ursus arctos	248	248	96%	4e-61	89.69	267	=HYPERLINK("https://www.ncbi.nlm.nih.gov/nucleotide/AB490470.1?report=genbank&log$=nucltop&blast_rank=94&RID=2A2TVR3E013","AB490470.1")
Ursus arctos MHC-DRBgene, exon 2, partial sequence, allele: Urar-DRB*03	Ursus arctos	248	248	96%	4e-61	89.74	267	=HYPERLINK("https://www.ncbi.nlm.nih.gov/nucleotide/AB490459.1?report=genbank&log$=nucltop&blast_rank=95&RID=2A2TVR3E013","AB490459.1")
Macaca nemestrina isolate Nrb00030 MHC class II antigen (Mane-DRB) gene, partial cds	Macaca nemestrina	248	248	95%	4e-61	90.05	226	=HYPERLINK("https://www.ncbi.nlm.nih.gov/nucleotide/HM236270.1?report=genbank&log$=nucltop&blast_rank=96&RID=2A2TVR3E013","HM236270.1")
Equus caballus MHC class II DR-beta chain (DRB), mRNA	Equus caballus	248	248	98%	4e-61	89.34	1185	=HYPERLINK("https://www.ncbi.nlm.nih.gov/nucleotide/NM_001142815.1?report=genbank&log$=nucltop&blast_rank=97&RID=2A2TVR3E013","NM_001142815.1")
Hapalemur griseus alaotrensis Haga-DRB gene for MHC class II antigen, exon 2, partial cds, allele:Haga-DRB*Wb01	Hapalemur griseus alaotrensis	248	248	96%	4e-61	89.69	202	=HYPERLINK("https://www.ncbi.nlm.nih.gov/nucleotide/AB078281.1?report=genbank&log$=nucltop&blast_rank=98&RID=2A2TVR3E013","AB078281.1")
Equus przewalskii MHC class II antigen Eqpr-DRB gene (Eqpr-DRB*6 allele), partial sequence	Equus przewalskii	248	248	98%	4e-61	89.39	250	=HYPERLINK("https://www.ncbi.nlm.nih.gov/nucleotide/AF084192.1?report=genbank&log$=nucltop&blast_rank=99&RID=2A2TVR3E013","AF084192.1")
Equus caballus MHC class II DR-beta (DRB) gene, exon 2, partial cds	Equus caballus	248	248	98%	4e-61	89.34	237	=HYPERLINK("https://www.ncbi.nlm.nih.gov/nucleotide/L76973.1?report=genbank&log$=nucltop&blast_rank=100&RID=2A2TVR3E013","L76973.1")
