## Supplementary material for "Characterization of both major histocompatibility complex classes in a wild social mammal: the banded mongoose": Blast results - MHCII DRB exon 2: 2A2TVR3E013-Alignment-Descriptions Query 10 - Mumu-DRB_12.csv

Description	Scientific Name	Max Score	Total Score	Query Cover	E value	Per. ident	Acc. Len	Accession
PREDICTED: Suricata suricatta HLA class II histocompatibility antigen, DR beta 5 chain-like (LOC115285024), mRNA	Suricata suricatta	239	239	100%	2e-58	88.12	326	=HYPERLINK("https://www.ncbi.nlm.nih.gov/nucleotide/XM_029931441.1?report=genbank&log$=nucltop&blast_rank=1&RID=2A2TVR3E013","XM_029931441.1")
Procyon lotor MHC class II antigen (Prlo-DRB) gene, Prlo-DRB*263 allele, partial cds	Procyon lotor	230	230	91%	1e-55	89.13	188	=HYPERLINK("https://www.ncbi.nlm.nih.gov/nucleotide/MH330254.1?report=genbank&log$=nucltop&blast_rank=2&RID=2A2TVR3E013","MH330254.1")
PREDICTED: Ursus americanus DLA class II histocompatibility antigen, DR-1 beta chain-like (LOC123790949), mRNA	Ursus americanus	226	226	96%	2e-54	87.69	1202	=HYPERLINK("https://www.ncbi.nlm.nih.gov/nucleotide/XM_045795558.1?report=genbank&log$=nucltop&blast_rank=3&RID=2A2TVR3E013","XM_045795558.1")
Ursus arctos MHC-DRBgene, exon 2, partial sequence, allele: Urar-DRB*14	Ursus arctos	226	226	96%	2e-54	87.69	267	=HYPERLINK("https://www.ncbi.nlm.nih.gov/nucleotide/AB490470.1?report=genbank&log$=nucltop&blast_rank=4&RID=2A2TVR3E013","AB490470.1")
Ursus arctos MHC-DRBgene, exon 2, partial sequence, allele: Urar-DRB*13	Ursus arctos	226	226	96%	2e-54	87.69	267	=HYPERLINK("https://www.ncbi.nlm.nih.gov/nucleotide/AB490469.1?report=genbank&log$=nucltop&blast_rank=5&RID=2A2TVR3E013","AB490469.1")
Ailuropoda melanoleuca MHC class II DRB pesudogene (Aime-DRB2) pseudogene, Aime-DRB*25 allele, exon 2	Ailuropoda melanoleuca	224	224	85%	7e-54	90.17	235	=HYPERLINK("https://www.ncbi.nlm.nih.gov/nucleotide/JF518966.1?report=genbank&log$=nucltop&blast_rank=6&RID=2A2TVR3E013","JF518966.1")
Ailuropoda melanoleuca MHC class II DRB pesudogene (Aime-DRB2) pseudogene, Aime-DRB*22 allele, exon 2	Ailuropoda melanoleuca	224	224	85%	7e-54	90.17	235	=HYPERLINK("https://www.ncbi.nlm.nih.gov/nucleotide/JF518963.1?report=genbank&log$=nucltop&blast_rank=7&RID=2A2TVR3E013","JF518963.1")
Ailuropoda melanoleuca MHC class II DRB pesudogene (Aime-DRB2) pseudogene, Aime-DRB*20 allele, exon 2	Ailuropoda melanoleuca	224	224	85%	7e-54	90.17	235	=HYPERLINK("https://www.ncbi.nlm.nih.gov/nucleotide/JF518961.1?report=genbank&log$=nucltop&blast_rank=8&RID=2A2TVR3E013","JF518961.1")
Ailuropoda melanoleuca MHC class II DRB pesudogene (Aime-DRB2) pseudogene, Aime-DRB*15 allele, exon 2	Ailuropoda melanoleuca	224	224	85%	7e-54	90.17	235	=HYPERLINK("https://www.ncbi.nlm.nih.gov/nucleotide/JF518956.1?report=genbank&log$=nucltop&blast_rank=9&RID=2A2TVR3E013","JF518956.1")
Helarctos malayanus MHC-DRBgene, exon 2, partial sequence, allele: Urml-DRB*01	Helarctos malayanus	224	224	97%	7e-54	87.31	249	=HYPERLINK("https://www.ncbi.nlm.nih.gov/nucleotide/AB490483.1?report=genbank&log$=nucltop&blast_rank=10&RID=2A2TVR3E013","AB490483.1")
PREDICTED: Ursus arctos DLA class II histocompatibility antigen, DR-1 beta chain (LOC113243775), transcript variant X2, mRNA	Ursus arctos	222	222	88%	2e-53	89.33	1227	=HYPERLINK("https://www.ncbi.nlm.nih.gov/nucleotide/XM_026482609.4?report=genbank&log$=nucltop&blast_rank=11&RID=2A2TVR3E013","XM_026482609.4")
PREDICTED: Ursus arctos DLA class II histocompatibility antigen, DR-1 beta chain (LOC113243775), transcript variant X1, mRNA	Ursus arctos	222	222	88%	2e-53	89.33	1521	=HYPERLINK("https://www.ncbi.nlm.nih.gov/nucleotide/XM_057304893.1?report=genbank&log$=nucltop&blast_rank=12&RID=2A2TVR3E013","XM_057304893.1")
Ailuropoda melanoleuca MHC class II DRB pesudogene (Aime-DRB2) pseudogene, Aime-DRB*16 allele, exon 2	Ailuropoda melanoleuca	222	222	85%	2e-53	90.12	235	=HYPERLINK("https://www.ncbi.nlm.nih.gov/nucleotide/JF518957.1?report=genbank&log$=nucltop&blast_rank=13&RID=2A2TVR3E013","JF518957.1")
Procyon lotor MHC class II antigen (Prlo-DRB) gene, Prlo-DRB*10 allele, exon 2 and partial cds	Procyon lotor	222	222	100%	2e-53	86.57	228	=HYPERLINK("https://www.ncbi.nlm.nih.gov/nucleotide/GU388321.1?report=genbank&log$=nucltop&blast_rank=14&RID=2A2TVR3E013","GU388321.1")
Ailuropoda melanoleuca MHC class II antigen (Aime-DRB) gene, Aime-DRB*3 allele, exon 2 and partial cds	Ailuropoda melanoleuca	222	222	86%	2e-53	89.71	237	=HYPERLINK("https://www.ncbi.nlm.nih.gov/nucleotide/AY895157.1?report=genbank&log$=nucltop&blast_rank=15&RID=2A2TVR3E013","AY895157.1")
PREDICTED: Ursus americanus DLA class II histocompatibility antigen, DR-1 beta chain (LOC123790953), mRNA	Ursus americanus	220	220	96%	9e-53	87.18	1205	=HYPERLINK("https://www.ncbi.nlm.nih.gov/nucleotide/XM_045795561.1?report=genbank&log$=nucltop&blast_rank=16&RID=2A2TVR3E013","XM_045795561.1")
PREDICTED: Ursus maritimus DLA class II histocompatibility antigen, DR-1 beta chain (LOC103665521), mRNA	Ursus maritimus	220	220	96%	9e-53	87.11	1217	=HYPERLINK("https://www.ncbi.nlm.nih.gov/nucleotide/XM_008693472.2?report=genbank&log$=nucltop&blast_rank=17&RID=2A2TVR3E013","XM_008693472.2")
PREDICTED: Ursus maritimus DLA class II histocompatibility antigen, DR-1 beta chain-like (LOC103665517), mRNA	Ursus maritimus	220	220	96%	9e-53	87.18	1211	=HYPERLINK("https://www.ncbi.nlm.nih.gov/nucleotide/XM_008693469.2?report=genbank&log$=nucltop&blast_rank=18&RID=2A2TVR3E013","XM_008693469.2")
Ursus arctos MHC-DRBgene, exon 2, partial sequence, allele: Urar-DRB*11	Ursus arctos	220	220	96%	9e-53	87.11	267	=HYPERLINK("https://www.ncbi.nlm.nih.gov/nucleotide/AB490467.1?report=genbank&log$=nucltop&blast_rank=19&RID=2A2TVR3E013","AB490467.1")
Ursus arctos MHC-DRBgene, exon 2, partial sequence, allele: Urar-DRB*10	Ursus arctos	220	220	96%	9e-53	87.18	267	=HYPERLINK("https://www.ncbi.nlm.nih.gov/nucleotide/AB490466.1?report=genbank&log$=nucltop&blast_rank=20&RID=2A2TVR3E013","AB490466.1")
Ursus arctos MHC-DRBgene, exon 2, partial sequence, allele: Urar-DRB*03	Ursus arctos	220	220	96%	9e-53	87.18	267	=HYPERLINK("https://www.ncbi.nlm.nih.gov/nucleotide/AB490459.1?report=genbank&log$=nucltop&blast_rank=21&RID=2A2TVR3E013","AB490459.1")
Ursus arctos MHC-DRBgene, exon 2, partial sequence, allele: Urar-DRB*02	Ursus arctos	220	220	96%	9e-53	87.18	267	=HYPERLINK("https://www.ncbi.nlm.nih.gov/nucleotide/AB490458.1?report=genbank&log$=nucltop&blast_rank=22&RID=2A2TVR3E013","AB490458.1")
Ailuropoda melanoleuca MHC class II antigen (Aime-DRB) gene, Aime-DRB*1 allele, exon 2 and partial cds	Ailuropoda melanoleuca	220	220	99%	9e-53	86.50	237	=HYPERLINK("https://www.ncbi.nlm.nih.gov/nucleotide/AY895155.1?report=genbank&log$=nucltop&blast_rank=23&RID=2A2TVR3E013","AY895155.1")
Procyon lotor MHC class II antigen (Prlo-DRB) gene, Prlo-DRB*241 allele, exon 2 and partial cds	Procyon lotor	219	219	97%	3e-52	86.73	237	=HYPERLINK("https://www.ncbi.nlm.nih.gov/nucleotide/KP064267.1?report=genbank&log$=nucltop&blast_rank=24&RID=2A2TVR3E013","KP064267.1")
Procyon lotor MHC class II antigen (Prlo-DRB) gene, Prlo-DRB*226 allele, exon 2 and partial cds	Procyon lotor	219	219	97%	3e-52	86.73	237	=HYPERLINK("https://www.ncbi.nlm.nih.gov/nucleotide/KP064252.1?report=genbank&log$=nucltop&blast_rank=25&RID=2A2TVR3E013","KP064252.1")
Procyon lotor MHC class II antigen (Prlo-DRB) gene, Prlo-DRB*210 allele, exon 2 and partial cds	Procyon lotor	219	219	97%	3e-52	86.73	237	=HYPERLINK("https://www.ncbi.nlm.nih.gov/nucleotide/KP064236.1?report=genbank&log$=nucltop&blast_rank=26&RID=2A2TVR3E013","KP064236.1")
Procyon lotor MHC class II antigen (Prlo-DRB) gene, Prlo-DRB*206 allele, exon 2 and partial cds	Procyon lotor	219	219	97%	3e-52	86.73	237	=HYPERLINK("https://www.ncbi.nlm.nih.gov/nucleotide/KP064232.1?report=genbank&log$=nucltop&blast_rank=27&RID=2A2TVR3E013","KP064232.1")
Ailuropoda melanoleuca MHC class II DRB pesudogene (Aime-DRB2) pseudogene, Aime-DRB*24 allele, exon 2	Ailuropoda melanoleuca	219	219	85%	3e-52	89.60	235	=HYPERLINK("https://www.ncbi.nlm.nih.gov/nucleotide/JF518965.1?report=genbank&log$=nucltop&blast_rank=28&RID=2A2TVR3E013","JF518965.1")
Ailuropoda melanoleuca MHC class II DRB pesudogene (Aime-DRB2) pseudogene, Aime-DRB*23 allele, exon 2	Ailuropoda melanoleuca	219	219	85%	3e-52	89.60	235	=HYPERLINK("https://www.ncbi.nlm.nih.gov/nucleotide/JF518964.1?report=genbank&log$=nucltop&blast_rank=29&RID=2A2TVR3E013","JF518964.1")
Ailuropoda melanoleuca MHC class II DRB pesudogene (Aime-DRB2) pseudogene, Aime-DRB*19 allele, exon 2	Ailuropoda melanoleuca	219	219	85%	3e-52	89.60	235	=HYPERLINK("https://www.ncbi.nlm.nih.gov/nucleotide/JF518960.1?report=genbank&log$=nucltop&blast_rank=30&RID=2A2TVR3E013","JF518960.1")
Mephitis mephitis isolate MemeDRB4 MHC class II antigen (Meme-DRB) gene, partial cds	Mephitis mephitis	219	219	97%	3e-52	86.73	227	=HYPERLINK("https://www.ncbi.nlm.nih.gov/nucleotide/JN193546.1?report=genbank&log$=nucltop&blast_rank=31&RID=2A2TVR3E013","JN193546.1")
Helarctos malayanus MHC-DRBgene, exon 2, partial sequence, allele: Urml-DRB*02	Helarctos malayanus	219	219	97%	3e-52	86.80	249	=HYPERLINK("https://www.ncbi.nlm.nih.gov/nucleotide/AB490484.1?report=genbank&log$=nucltop&blast_rank=32&RID=2A2TVR3E013","AB490484.1")
Procyon lotor MHC class II antigen (Prlo-DRB) gene, Prlo-DRB*19 allele, exon 2 and partial cds	Procyon lotor	219	219	97%	3e-52	86.73	228	=HYPERLINK("https://www.ncbi.nlm.nih.gov/nucleotide/GU388329.1?report=genbank&log$=nucltop&blast_rank=33&RID=2A2TVR3E013","GU388329.1")
Canis rufus MHC class II histocompatibility antigen (Caru-DRB) gene, Caru-DRB*2 allele, partial cds	Canis rufus	219	219	97%	3e-52	86.80	280	=HYPERLINK("https://www.ncbi.nlm.nih.gov/nucleotide/AF516917.1?report=genbank&log$=nucltop&blast_rank=34&RID=2A2TVR3E013","AF516917.1")
Canis rufus MHC Class II antigen (Caru-DRB) gene, Caru-DRB*2 allele, exon 2 and partial cds	Canis rufus	219	219	97%	3e-52	86.80	207	=HYPERLINK("https://www.ncbi.nlm.nih.gov/nucleotide/AY009516.1?report=genbank&log$=nucltop&blast_rank=35&RID=2A2TVR3E013","AY009516.1")
Procyon lotor MHC class II antigen (Prlo-DRB) gene, Prlo-DRB*81 allele, exon 2 and partial cds	Procyon lotor	217	217	100%	1e-51	86.07	228	=HYPERLINK("https://www.ncbi.nlm.nih.gov/nucleotide/GU388363.1?report=genbank&log$=nucltop&blast_rank=36&RID=2A2TVR3E013","GU388363.1")
Tremarctos ornatus MHC-DRBgene, exon 2, partial sequence, allele: Tror-DRB*02	Tremarctos ornatus	215	215	81%	4e-51	90.24	249	=HYPERLINK("https://www.ncbi.nlm.nih.gov/nucleotide/AB490490.1?report=genbank&log$=nucltop&blast_rank=37&RID=2A2TVR3E013","AB490490.1")
Ursus arctos MHC-DRBgene, exon 2, partial sequence, allele: Urar-DRB*16	Ursus arctos	215	215	96%	4e-51	86.60	267	=HYPERLINK("https://www.ncbi.nlm.nih.gov/nucleotide/AB490472.1?report=genbank&log$=nucltop&blast_rank=38&RID=2A2TVR3E013","AB490472.1")
Canis latrans DLA-DRB1 gene for MHC class II antigen, allele DLA-DRB1*042:02, exon 2	Canis latrans	213	213	97%	1e-50	86.22	270	=HYPERLINK("https://www.ncbi.nlm.nih.gov/nucleotide/LR598915.1?report=genbank&log$=nucltop&blast_rank=39&RID=2A2TVR3E013","LR598915.1")
Procyon lotor MHC class II antigen (Prlo-DRB) gene, Prlo-DRB*252 allele, exon 2 and partial cds	Procyon lotor	213	213	97%	1e-50	86.29	237	=HYPERLINK("https://www.ncbi.nlm.nih.gov/nucleotide/KP064278.1?report=genbank&log$=nucltop&blast_rank=40&RID=2A2TVR3E013","KP064278.1")
Procyon lotor MHC class II antigen (Prlo-DRB) gene, Prlo-DRB*236 allele, exon 2 and partial cds	Procyon lotor	213	213	97%	1e-50	86.29	237	=HYPERLINK("https://www.ncbi.nlm.nih.gov/nucleotide/KP064262.1?report=genbank&log$=nucltop&blast_rank=41&RID=2A2TVR3E013","KP064262.1")
Procyon lotor MHC class II antigen (Prlo-DRB) gene, Prlo-DRB*228 allele, exon 2 and partial cds	Procyon lotor	213	213	97%	1e-50	86.22	237	=HYPERLINK("https://www.ncbi.nlm.nih.gov/nucleotide/KP064254.1?report=genbank&log$=nucltop&blast_rank=42&RID=2A2TVR3E013","KP064254.1")
Procyon lotor MHC class II antigen (Prlo-DRB) gene, Prlo-DRB*214 allele, exon 2 and partial cds	Procyon lotor	213	213	97%	1e-50	86.22	237	=HYPERLINK("https://www.ncbi.nlm.nih.gov/nucleotide/KP064240.1?report=genbank&log$=nucltop&blast_rank=43&RID=2A2TVR3E013","KP064240.1")
Procyon lotor MHC class II antigen (Prlo-DRB) gene, Prlo-DRB*48 allele, exon 2 and partial cds	Procyon lotor	213	213	99%	1e-50	86.00	228	=HYPERLINK("https://www.ncbi.nlm.nih.gov/nucleotide/GU388372.1?report=genbank&log$=nucltop&blast_rank=44&RID=2A2TVR3E013","GU388372.1")
Procyon lotor MHC class II antigen (Prlo-DRB) gene, Prlo-DRB*85 allele, exon 2 and partial cds	Procyon lotor	213	213	99%	1e-50	86.14	228	=HYPERLINK("https://www.ncbi.nlm.nih.gov/nucleotide/GU388364.1?report=genbank&log$=nucltop&blast_rank=45&RID=2A2TVR3E013","GU388364.1")
Procyon lotor MHC class II antigen (Prlo-DRB) gene, Prlo-DRB*70 allele, exon 2 and partial cds	Procyon lotor	213	213	99%	1e-50	86.07	228	=HYPERLINK("https://www.ncbi.nlm.nih.gov/nucleotide/GU388357.1?report=genbank&log$=nucltop&blast_rank=46&RID=2A2TVR3E013","GU388357.1")
Procyon lotor MHC class II antigen (Prlo-DRB) gene, Prlo-DRB*42 allele, exon 2 and partial cds	Procyon lotor	213	213	99%	1e-50	86.00	228	=HYPERLINK("https://www.ncbi.nlm.nih.gov/nucleotide/GU388342.1?report=genbank&log$=nucltop&blast_rank=47&RID=2A2TVR3E013","GU388342.1")
PREDICTED: Ursus arctos DLA class II histocompatibility antigen, DR-1 beta chain-like (LOC113243778), mRNA	Ursus arctos	211	211	95%	5e-50	86.53	1206	=HYPERLINK("https://www.ncbi.nlm.nih.gov/nucleotide/XM_026482613.4?report=genbank&log$=nucltop&blast_rank=48&RID=2A2TVR3E013","XM_026482613.4")
Meles meles MHC class II antigen (Meme-DRB) gene, Meme-DRB*22 allele, partial cds	Meles meles	211	211	100%	5e-50	85.71	240	=HYPERLINK("https://www.ncbi.nlm.nih.gov/nucleotide/MW911248.1?report=genbank&log$=nucltop&blast_rank=49&RID=2A2TVR3E013","MW911248.1")
Ailuropoda melanoleuca MHC class II antigen (Aime-DRB3) gene, Aime-DRB3*08 allele, exon 2 and partial cds	Ailuropoda melanoleuca	211	211	83%	5e-50	89.29	270	=HYPERLINK("https://www.ncbi.nlm.nih.gov/nucleotide/JN255199.1?report=genbank&log$=nucltop&blast_rank=50&RID=2A2TVR3E013","JN255199.1")
Ursus thibetanus japonicus Urth-DQB gene for MHC class II DQ beta 1 domain, partial cds, allele: Urth-DQB*0301	Ursus thibetanus japonicus	211	211	95%	5e-50	86.53	270	=HYPERLINK("https://www.ncbi.nlm.nih.gov/nucleotide/AB634522.1?report=genbank&log$=nucltop&blast_rank=51&RID=2A2TVR3E013","AB634522.1")
Procyon lotor MHC class II antigen (Prlo-DRB) gene, Prlo-DRB*71 allele, exon 2 and partial cds	Procyon lotor	211	211	100%	5e-50	85.57	228	=HYPERLINK("https://www.ncbi.nlm.nih.gov/nucleotide/GU388358.1?report=genbank&log$=nucltop&blast_rank=52&RID=2A2TVR3E013","GU388358.1")
Ailuropoda melanoleuca MHC class II antigen DRB gene, partial cds	Ailuropoda melanoleuca	211	211	83%	5e-50	89.29	281	=HYPERLINK("https://www.ncbi.nlm.nih.gov/nucleotide/EF125965.1?report=genbank&log$=nucltop&blast_rank=53&RID=2A2TVR3E013","EF125965.1")
Crocuta crocuta clone 11_9b MHC class II antigen (Crcr-DRB) gene, exon 2 and partial cds	Crocuta crocuta	209	209	95%	2e-49	86.53	201	=HYPERLINK("https://www.ncbi.nlm.nih.gov/nucleotide/JN985747.1?report=genbank&log$=nucltop&blast_rank=54&RID=2A2TVR3E013","JN985747.1")
Ursus arctos MHC-DRBgene, exon 2, partial sequence, allele: Urar-DRB*07	Ursus arctos	209	209	96%	2e-49	86.08	267	=HYPERLINK("https://www.ncbi.nlm.nih.gov/nucleotide/AB490463.1?report=genbank&log$=nucltop&blast_rank=55&RID=2A2TVR3E013","AB490463.1")
Canis lupus baileyi MHC Class II antigen (Calu-DRB) gene, Calu-DRB*4 allele, exon 2 and partial cds	Canis lupus baileyi	209	209	87%	2e-49	88.14	207	=HYPERLINK("https://www.ncbi.nlm.nih.gov/nucleotide/AY009526.1?report=genbank&log$=nucltop&blast_rank=56&RID=2A2TVR3E013","AY009526.1")
Canis lupus familiaris DLA-DRB1 gene for MHC class II antigen, allele DLA-DRB1*106:01, exon 2	Canis lupus familiaris	207	207	97%	7e-49	85.71	270	=HYPERLINK("https://www.ncbi.nlm.nih.gov/nucleotide/LR598941.1?report=genbank&log$=nucltop&blast_rank=57&RID=2A2TVR3E013","LR598941.1")
Canis lupus familiaris DLA-DRB1 gene for MHC class II antigen, allele DLA-DRB1*089:02, exon 2	Canis lupus familiaris	207	207	97%	7e-49	85.71	270	=HYPERLINK("https://www.ncbi.nlm.nih.gov/nucleotide/LR598927.1?report=genbank&log$=nucltop&blast_rank=58&RID=2A2TVR3E013","LR598927.1")
Procyon lotor MHC class II antigen (Prlo-DRB) gene, Prlo-DRB*259 allele, partial cds	Procyon lotor	207	207	91%	7e-49	86.96	188	=HYPERLINK("https://www.ncbi.nlm.nih.gov/nucleotide/MH330250.1?report=genbank&log$=nucltop&blast_rank=59&RID=2A2TVR3E013","MH330250.1")
Canis lupus familiaris DLA-DRB1 mRNA for MHC class II antigen beta chain, complete cds, allele: DLA-DRB1_novel_a	Canis lupus familiaris	207	207	97%	7e-49	85.71	801	=HYPERLINK("https://www.ncbi.nlm.nih.gov/nucleotide/LC130497.1?report=genbank&log$=nucltop&blast_rank=60&RID=2A2TVR3E013","LC130497.1")
Manis pentadactyla pentadactyla MHC class II antigen (Mape-DRB) gene, Mape-DRB*04 allele, partial cds	Manis pentadactyla pentadactyla	207	207	99%	7e-49	85.50	350	=HYPERLINK("https://www.ncbi.nlm.nih.gov/nucleotide/OP832035.1?report=genbank&log$=nucltop&blast_rank=61&RID=2A2TVR3E013","OP832035.1")
Manis pentadactyla pentadactyla MHC class II antigen (Mape-DRB) gene, Mape-DRB*03 allele, partial cds	Manis pentadactyla pentadactyla	207	207	99%	7e-49	85.50	350	=HYPERLINK("https://www.ncbi.nlm.nih.gov/nucleotide/OP832034.1?report=genbank&log$=nucltop&blast_rank=62&RID=2A2TVR3E013","OP832034.1")
Procyon lotor MHC class II antigen (Prlo-DRB) gene, Prlo-DRB*251 allele, exon 2 and partial cds	Procyon lotor	207	207	97%	7e-49	85.71	237	=HYPERLINK("https://www.ncbi.nlm.nih.gov/nucleotide/KP064277.1?report=genbank&log$=nucltop&blast_rank=63&RID=2A2TVR3E013","KP064277.1")
Procyon lotor MHC class II antigen (Prlo-DRB) gene, Prlo-DRB*227 allele, exon 2 and partial cds	Procyon lotor	207	207	97%	7e-49	85.71	237	=HYPERLINK("https://www.ncbi.nlm.nih.gov/nucleotide/KP064253.1?report=genbank&log$=nucltop&blast_rank=64&RID=2A2TVR3E013","KP064253.1")
Procyon lotor MHC class II antigen (Prlo-DRB) gene, Prlo-DRB*225 allele, exon 2 and partial cds	Procyon lotor	207	207	97%	7e-49	85.71	237	=HYPERLINK("https://www.ncbi.nlm.nih.gov/nucleotide/KP064251.1?report=genbank&log$=nucltop&blast_rank=65&RID=2A2TVR3E013","KP064251.1")
PREDICTED: Ursus americanus boLa class II histocompatibility antigen, DQB*0101 beta chain (LOC123790950), mRNA	Ursus americanus	207	207	79%	7e-49	90.06	1262	=HYPERLINK("https://www.ncbi.nlm.nih.gov/nucleotide/XM_045795559.1?report=genbank&log$=nucltop&blast_rank=66&RID=2A2TVR3E013","XM_045795559.1")
Lycaon pictus MHC class II antigen (DLA-DRB1) gene, DLA-DRB1*90202_A4 allele, partial cds	Lycaon pictus	207	207	97%	7e-49	85.71	267	=HYPERLINK("https://www.ncbi.nlm.nih.gov/nucleotide/MZ825441.1?report=genbank&log$=nucltop&blast_rank=67&RID=2A2TVR3E013","MZ825441.1")
Lycaon pictus MHC class II antigen (DLA-DRB1) gene, DLA-DRB1*90201_A3 allele, partial cds	Lycaon pictus	207	207	97%	7e-49	85.71	267	=HYPERLINK("https://www.ncbi.nlm.nih.gov/nucleotide/MZ825440.1?report=genbank&log$=nucltop&blast_rank=68&RID=2A2TVR3E013","MZ825440.1")
PREDICTED: Neomonachus schauinslandi DLA class II histocompatibility antigen, DR-1 beta chain-like (LOC123325484), mRNA	Neomonachus schauinslandi	207	207	99%	7e-49	85.50	846	=HYPERLINK("https://www.ncbi.nlm.nih.gov/nucleotide/XM_044917229.1?report=genbank&log$=nucltop&blast_rank=69&RID=2A2TVR3E013","XM_044917229.1")
Canis lupus familiaris MHC class II antigen (DLA-DRB1) gene, DLA-DRB1*106:01 allele, exon 2 and partial cds	Canis lupus familiaris	207	207	97%	7e-49	85.71	270	=HYPERLINK("https://www.ncbi.nlm.nih.gov/nucleotide/JQ904823.1?report=genbank&log$=nucltop&blast_rank=70&RID=2A2TVR3E013","JQ904823.1")
Canis lupus familiaris MHC class II antigen (DLA-DRB1) gene, DLA-DRB1*089:02 allele, exon 2 and partial cds	Canis lupus familiaris	207	207	97%	7e-49	85.71	270	=HYPERLINK("https://www.ncbi.nlm.nih.gov/nucleotide/JQ904816.1?report=genbank&log$=nucltop&blast_rank=71&RID=2A2TVR3E013","JQ904816.1")
Mephitis mephitis isolate MemeDRB11 MHC class II antigen (Meme-DRB) gene, partial cds	Mephitis mephitis	207	207	97%	7e-49	85.71	227	=HYPERLINK("https://www.ncbi.nlm.nih.gov/nucleotide/JN193540.1?report=genbank&log$=nucltop&blast_rank=72&RID=2A2TVR3E013","JN193540.1")
Mephitis mephitis isolate MemeDRB10 MHC class II antigen (Meme-DRB) gene, partial cds	Mephitis mephitis	207	207	97%	7e-49	85.71	227	=HYPERLINK("https://www.ncbi.nlm.nih.gov/nucleotide/JN193539.1?report=genbank&log$=nucltop&blast_rank=73&RID=2A2TVR3E013","JN193539.1")
Mephitis mephitis isolate MemeDRB3 MHC class II antigen (Meme-DRB) gene, partial cds	Mephitis mephitis	207	207	97%	7e-49	85.71	227	=HYPERLINK("https://www.ncbi.nlm.nih.gov/nucleotide/JN193537.1?report=genbank&log$=nucltop&blast_rank=74&RID=2A2TVR3E013","JN193537.1")
Canis lupus familiaris MHC class II antigen (DLA-DRB1) gene, DLA-DRB1*20901 allele, partial cds	Canis lupus familiaris	207	207	97%	7e-49	85.71	270	=HYPERLINK("https://www.ncbi.nlm.nih.gov/nucleotide/JN558726.1?report=genbank&log$=nucltop&blast_rank=75&RID=2A2TVR3E013","JN558726.1")
Procyon lotor MHC class II antigen (Prlo-DRB) gene, Prlo-DRB*29 allele, exon 2 and partial cds	Procyon lotor	207	207	97%	7e-49	85.71	228	=HYPERLINK("https://www.ncbi.nlm.nih.gov/nucleotide/GU388338.1?report=genbank&log$=nucltop&blast_rank=76&RID=2A2TVR3E013","GU388338.1")
Lycaon pictus MHC class II antigen (DLA-DRB1) gene, DLA-DRB1*90204 allele, partial cds	Lycaon pictus	207	207	97%	7e-49	85.71	270	=HYPERLINK("https://www.ncbi.nlm.nih.gov/nucleotide/FJ648564.1?report=genbank&log$=nucltop&blast_rank=77&RID=2A2TVR3E013","FJ648564.1")
Lycaon pictus MHC class II antigen (DLA-DRB1) gene, DLA-DRB1*90202 allele, partial cds	Lycaon pictus	207	207	97%	7e-49	85.71	270	=HYPERLINK("https://www.ncbi.nlm.nih.gov/nucleotide/FJ648562.1?report=genbank&log$=nucltop&blast_rank=78&RID=2A2TVR3E013","FJ648562.1")
Lycaon pictus MHC class II antigen (DLA-DRB1) gene, DLA-DRB1*90201 allele, partial cds	Lycaon pictus	207	207	97%	7e-49	85.71	270	=HYPERLINK("https://www.ncbi.nlm.nih.gov/nucleotide/FJ648561.1?report=genbank&log$=nucltop&blast_rank=79&RID=2A2TVR3E013","FJ648561.1")
Canis simensis partial DLA-DRB1 gene for MHC class II antigen, DLA-DRB1*08501 allele, exon 2	Canis simensis	207	207	97%	7e-49	85.79	270	=HYPERLINK("https://www.ncbi.nlm.nih.gov/nucleotide/AM182465.1?report=genbank&log$=nucltop&blast_rank=80&RID=2A2TVR3E013","AM182465.1")
Canis familiaris partial DLA-DRB1 gene for MHC class II antigen, DLA-DRB1*08301 allele, exon 2	Canis lupus familiaris	207	207	97%	7e-49	85.71	270	=HYPERLINK("https://www.ncbi.nlm.nih.gov/nucleotide/AM182463.1?report=genbank&log$=nucltop&blast_rank=81&RID=2A2TVR3E013","AM182463.1")
Canis lupus MHC class II antigen (DLA-DRB1) gene, DLA-DRB1*05501 allele, exon 2 and partial cds	Canis lupus	207	207	97%	7e-49	85.79	270	=HYPERLINK("https://www.ncbi.nlm.nih.gov/nucleotide/AY126662.1?report=genbank&log$=nucltop&blast_rank=82&RID=2A2TVR3E013","AY126662.1")
Canis latrans MHC Class II antigen (Cala-DRB) gene, Cala-DRB*1 allele, exon 2 and partial cds	Canis latrans	207	207	97%	7e-49	85.71	207	=HYPERLINK("https://www.ncbi.nlm.nih.gov/nucleotide/AY009530.1?report=genbank&log$=nucltop&blast_rank=83&RID=2A2TVR3E013","AY009530.1")
Canis latrans MHC class II antigen beta chain (DLA-DRB1) gene, DLA-DRB1*04201 allele, exon 2 and partial cds	Canis latrans	207	207	97%	7e-49	85.71	270	=HYPERLINK("https://www.ncbi.nlm.nih.gov/nucleotide/AF343743.1?report=genbank&log$=nucltop&blast_rank=84&RID=2A2TVR3E013","AF343743.1")
PREDICTED: Leptonychotes weddellii DLA class II histocompatibility antigen, DR-1 beta chain (LOC102741082), transcript variant X2, mRNA	Leptonychotes weddellii	206	206	100%	2e-48	85.07	1227	=HYPERLINK("https://www.ncbi.nlm.nih.gov/nucleotide/XM_031031135.1?report=genbank&log$=nucltop&blast_rank=85&RID=2A2TVR3E013","XM_031031135.1")
PREDICTED: Leptonychotes weddellii DLA class II histocompatibility antigen, DR-1 beta chain (LOC102741082), transcript variant X1, mRNA	Leptonychotes weddellii	206	206	100%	2e-48	85.07	1251	=HYPERLINK("https://www.ncbi.nlm.nih.gov/nucleotide/XM_006736243.2?report=genbank&log$=nucltop&blast_rank=86&RID=2A2TVR3E013","XM_006736243.2")
Procyon lotor MHC class II antigen (Prlo-DRB) gene, Prlo-DRB*267 allele, partial cds	Procyon lotor	206	206	90%	2e-48	87.29	185	=HYPERLINK("https://www.ncbi.nlm.nih.gov/nucleotide/MK028991.1?report=genbank&log$=nucltop&blast_rank=87&RID=2A2TVR3E013","MK028991.1")
Ursus thibetanus mupinensis isolate Urth-MHC2*34 MHC class II antigen (Urth-DQB) gene, Urth-DQB*3801 allele, partial cds	Ursus thibetanus mupinensis	206	206	95%	2e-48	86.01	398	=HYPERLINK("https://www.ncbi.nlm.nih.gov/nucleotide/ON340830.1?report=genbank&log$=nucltop&blast_rank=88&RID=2A2TVR3E013","ON340830.1")
Ursus thibetanus isolate Urth-MHC2*21 MHC class II antigen (Urth-DQB) gene, Urth-DQB*5201 allele, partial cds	Ursus thibetanus	206	206	85%	2e-48	88.37	398	=HYPERLINK("https://www.ncbi.nlm.nih.gov/nucleotide/ON340817.1?report=genbank&log$=nucltop&blast_rank=89&RID=2A2TVR3E013","ON340817.1")
Meles meles Meme-DRB gene for MHC class II antigen, partial cds, allele: Meme-DRB*15	Meles meles	206	206	100%	2e-48	85.22	242	=HYPERLINK("https://www.ncbi.nlm.nih.gov/nucleotide/LC180330.1?report=genbank&log$=nucltop&blast_rank=90&RID=2A2TVR3E013","LC180330.1")
Ursus thibetanus japonicus Urth-DQB gene for MHC class II DQ beta 1 domain, partial cds, allele: Urth-DQB*0302	Ursus thibetanus japonicus	206	206	95%	2e-48	86.01	270	=HYPERLINK("https://www.ncbi.nlm.nih.gov/nucleotide/AB634523.1?report=genbank&log$=nucltop&blast_rank=91&RID=2A2TVR3E013","AB634523.1")
Ursus thibetanus japonicus Urth-DQB gene for MHC class II DQ beta 1 domain, exon 2, complete sequence, allele: Urth-DQB*2801	Ursus thibetanus japonicus	206	206	95%	2e-48	86.01	270	=HYPERLINK("https://www.ncbi.nlm.nih.gov/nucleotide/AB763928.1?report=genbank&log$=nucltop&blast_rank=92&RID=2A2TVR3E013","AB763928.1")
Mephitis mephitis isolate MemeDRB5 MHC class II antigen (Meme-DRB) gene, partial cds	Mephitis mephitis	206	206	100%	2e-48	85.07	227	=HYPERLINK("https://www.ncbi.nlm.nih.gov/nucleotide/JN193545.1?report=genbank&log$=nucltop&blast_rank=93&RID=2A2TVR3E013","JN193545.1")
Procyon lotor MHC class II antigen (Prlo-DRB) gene, Prlo-DRB*30 allele, exon 2 and partial cds	Procyon lotor	206	206	100%	2e-48	85.15	228	=HYPERLINK("https://www.ncbi.nlm.nih.gov/nucleotide/GU388339.1?report=genbank&log$=nucltop&blast_rank=94&RID=2A2TVR3E013","GU388339.1")
Procyon lotor MHC class II antigen (Prlo-DRB) gene, Prlo-DRB*26 allele, exon 2 and partial cds	Procyon lotor	206	206	100%	2e-48	85.15	228	=HYPERLINK("https://www.ncbi.nlm.nih.gov/nucleotide/GU388335.1?report=genbank&log$=nucltop&blast_rank=95&RID=2A2TVR3E013","GU388335.1")
Procyon lotor MHC class II antigen (Prlo-DRB) gene, Prlo-DRB*15 allele, exon 2 and partial cds	Procyon lotor	206	206	100%	2e-48	85.07	228	=HYPERLINK("https://www.ncbi.nlm.nih.gov/nucleotide/GU388326.1?report=genbank&log$=nucltop&blast_rank=96&RID=2A2TVR3E013","GU388326.1")
Procyon lotor MHC class II antigen (Prlo-DRB) gene, Prlo-DRB*13 allele, exon 2 and partial cds	Procyon lotor	206	206	100%	2e-48	85.22	228	=HYPERLINK("https://www.ncbi.nlm.nih.gov/nucleotide/GU388324.1?report=genbank&log$=nucltop&blast_rank=97&RID=2A2TVR3E013","GU388324.1")
Canis lupus familiaris MHC class II antigen (DLA-DRB1) gene, DLA-DRB1*009:02 allele, exon 2 and partial cds	Canis lupus familiaris	204	204	81%	9e-48	89.02	270	=HYPERLINK("https://www.ncbi.nlm.nih.gov/nucleotide/JQ904806.1?report=genbank&log$=nucltop&blast_rank=98&RID=2A2TVR3E013","JQ904806.1")
Crocuta crocuta clone 4_9 MHC class II antigen (Crcr-DRB) gene, exon 2 and partial cds	Crocuta crocuta	204	204	95%	9e-48	86.01	201	=HYPERLINK("https://www.ncbi.nlm.nih.gov/nucleotide/JN985739.1?report=genbank&log$=nucltop&blast_rank=99&RID=2A2TVR3E013","JN985739.1")
Canis lupus familiaris MHC class II antigen (DLA-DRB1) gene, DLA-DRB1*EH-31 allele, exon 2 and partial cds	Canis lupus familiaris	204	204	81%	9e-48	89.02	270	=HYPERLINK("https://www.ncbi.nlm.nih.gov/nucleotide/EU528656.1?report=genbank&log$=nucltop&blast_rank=100&RID=2A2TVR3E013","EU528656.1")
