## Supplementary material for "Characterization of both major histocompatibility complex classes in a wild social mammal: the banded mongoose": Blast results - MHCII DRB exon 2: 2A2TVR3E013-Alignment-Descriptions Query 11 - Mumu-DRB_15.csv

Description	Scientific Name	Max Score	Total Score	Query Cover	E value	Per. ident	Acc. Len	Accession
Procyon lotor MHC class II antigen (Prlo-DRB) gene, Prlo-DRB*263 allele, partial cds	Procyon lotor	252	252	91%	3e-62	91.30	188	=HYPERLINK("https://www.ncbi.nlm.nih.gov/nucleotide/MH330254.1?report=genbank&log$=nucltop&blast_rank=1&RID=2A2TVR3E013","MH330254.1")
Procyon lotor MHC class II antigen (Prlo-DRB) gene, Prlo-DRB*02 allele, exon 2 and partial cds	Procyon lotor	250	250	100%	1e-61	89.05	228	=HYPERLINK("https://www.ncbi.nlm.nih.gov/nucleotide/GU388313.1?report=genbank&log$=nucltop&blast_rank=2&RID=2A2TVR3E013","GU388313.1")
Procyon lotor MHC class II antigen (Prlo-DRB) gene, Prlo-DRB*207 allele, exon 2 and partial cds	Procyon lotor	246	246	97%	1e-60	89.29	237	=HYPERLINK("https://www.ncbi.nlm.nih.gov/nucleotide/KP064233.1?report=genbank&log$=nucltop&blast_rank=3&RID=2A2TVR3E013","KP064233.1")
PREDICTED: Suricata suricatta HLA class II histocompatibility antigen, DR beta 5 chain-like (LOC115285024), mRNA	Suricata suricatta	239	239	100%	2e-58	88.06	326	=HYPERLINK("https://www.ncbi.nlm.nih.gov/nucleotide/XM_029931441.1?report=genbank&log$=nucltop&blast_rank=4&RID=2A2TVR3E013","XM_029931441.1")
Ursus arctos MHC-DRBgene, exon 2, partial sequence, allele: Urar-DRB*13	Ursus arctos	233	233	88%	1e-56	90.40	267	=HYPERLINK("https://www.ncbi.nlm.nih.gov/nucleotide/AB490469.1?report=genbank&log$=nucltop&blast_rank=5&RID=2A2TVR3E013","AB490469.1")
Canis simensis partial DLA-DRB1 gene for MHC class II antigen, DLA-DRB1*08501 allele, exon 2	Canis simensis	231	231	87%	4e-56	90.40	270	=HYPERLINK("https://www.ncbi.nlm.nih.gov/nucleotide/AM182465.1?report=genbank&log$=nucltop&blast_rank=6&RID=2A2TVR3E013","AM182465.1")
Canis lupus MHC class II antigen (DLA-DRB1) gene, DLA-DRB1*05501 allele, exon 2 and partial cds	Canis lupus	231	231	87%	4e-56	90.40	270	=HYPERLINK("https://www.ncbi.nlm.nih.gov/nucleotide/AY126662.1?report=genbank&log$=nucltop&blast_rank=7&RID=2A2TVR3E013","AY126662.1")
Procyon lotor MHC class II antigen (Prlo-DRB) gene, Prlo-DRB*228 allele, exon 2 and partial cds	Procyon lotor	230	230	97%	1e-55	87.76	237	=HYPERLINK("https://www.ncbi.nlm.nih.gov/nucleotide/KP064254.1?report=genbank&log$=nucltop&blast_rank=8&RID=2A2TVR3E013","KP064254.1")
Ailuropoda melanoleuca MHC class II DRB pesudogene (Aime-DRB2) pseudogene, Aime-DRB*25 allele, exon 2	Ailuropoda melanoleuca	230	230	85%	1e-55	90.75	235	=HYPERLINK("https://www.ncbi.nlm.nih.gov/nucleotide/JF518966.1?report=genbank&log$=nucltop&blast_rank=9&RID=2A2TVR3E013","JF518966.1")
Ailuropoda melanoleuca MHC class II DRB pesudogene (Aime-DRB2) pseudogene, Aime-DRB*22 allele, exon 2	Ailuropoda melanoleuca	230	230	85%	1e-55	90.75	235	=HYPERLINK("https://www.ncbi.nlm.nih.gov/nucleotide/JF518963.1?report=genbank&log$=nucltop&blast_rank=10&RID=2A2TVR3E013","JF518963.1")
Ailuropoda melanoleuca MHC class II DRB pesudogene (Aime-DRB2) pseudogene, Aime-DRB*20 allele, exon 2	Ailuropoda melanoleuca	230	230	85%	1e-55	90.75	235	=HYPERLINK("https://www.ncbi.nlm.nih.gov/nucleotide/JF518961.1?report=genbank&log$=nucltop&blast_rank=11&RID=2A2TVR3E013","JF518961.1")
Ailuropoda melanoleuca MHC class II DRB pesudogene (Aime-DRB2) pseudogene, Aime-DRB*15 allele, exon 2	Ailuropoda melanoleuca	230	230	85%	1e-55	90.75	235	=HYPERLINK("https://www.ncbi.nlm.nih.gov/nucleotide/JF518956.1?report=genbank&log$=nucltop&blast_rank=12&RID=2A2TVR3E013","JF518956.1")
Tremarctos ornatus MHC-DRBgene, exon 2, partial sequence, allele: Tror-DRB*01	Tremarctos ornatus	230	230	97%	1e-55	87.76	249	=HYPERLINK("https://www.ncbi.nlm.nih.gov/nucleotide/AB490489.1?report=genbank&log$=nucltop&blast_rank=13&RID=2A2TVR3E013","AB490489.1")
PREDICTED: Ursus arctos DLA class II histocompatibility antigen, DR-1 beta chain (LOC113243775), transcript variant X2, mRNA	Ursus arctos	228	228	88%	5e-55	89.83	1227	=HYPERLINK("https://www.ncbi.nlm.nih.gov/nucleotide/XM_026482609.4?report=genbank&log$=nucltop&blast_rank=14&RID=2A2TVR3E013","XM_026482609.4")
PREDICTED: Ursus arctos DLA class II histocompatibility antigen, DR-1 beta chain (LOC113243775), transcript variant X1, mRNA	Ursus arctos	228	228	88%	5e-55	89.83	1521	=HYPERLINK("https://www.ncbi.nlm.nih.gov/nucleotide/XM_057304893.1?report=genbank&log$=nucltop&blast_rank=15&RID=2A2TVR3E013","XM_057304893.1")
PREDICTED: Ursus maritimus DLA class II histocompatibility antigen, DR-1 beta chain-like (LOC103665517), mRNA	Ursus maritimus	228	228	88%	5e-55	89.83	1211	=HYPERLINK("https://www.ncbi.nlm.nih.gov/nucleotide/XM_008693469.2?report=genbank&log$=nucltop&blast_rank=16&RID=2A2TVR3E013","XM_008693469.2")
Ailuropoda melanoleuca MHC class II DRB pesudogene (Aime-DRB2) pseudogene, Aime-DRB*16 allele, exon 2	Ailuropoda melanoleuca	228	228	85%	5e-55	90.70	235	=HYPERLINK("https://www.ncbi.nlm.nih.gov/nucleotide/JF518957.1?report=genbank&log$=nucltop&blast_rank=17&RID=2A2TVR3E013","JF518957.1")
Helarctos malayanus MHC-DRBgene, exon 2, partial sequence, allele: Urml-DRB*02	Helarctos malayanus	228	228	88%	5e-55	89.83	249	=HYPERLINK("https://www.ncbi.nlm.nih.gov/nucleotide/AB490484.1?report=genbank&log$=nucltop&blast_rank=18&RID=2A2TVR3E013","AB490484.1")
Helarctos malayanus MHC-DRBgene, exon 2, partial sequence, allele: Urml-DRB*01	Helarctos malayanus	228	228	88%	5e-55	89.83	249	=HYPERLINK("https://www.ncbi.nlm.nih.gov/nucleotide/AB490483.1?report=genbank&log$=nucltop&blast_rank=19&RID=2A2TVR3E013","AB490483.1")
Ursus arctos MHC-DRBgene, exon 2, partial sequence, allele: Urar-DRB*14	Ursus arctos	228	228	88%	5e-55	89.83	267	=HYPERLINK("https://www.ncbi.nlm.nih.gov/nucleotide/AB490470.1?report=genbank&log$=nucltop&blast_rank=20&RID=2A2TVR3E013","AB490470.1")
Ursus arctos MHC-DRBgene, exon 2, partial sequence, allele: Urar-DRB*03	Ursus arctos	228	228	88%	5e-55	89.83	267	=HYPERLINK("https://www.ncbi.nlm.nih.gov/nucleotide/AB490459.1?report=genbank&log$=nucltop&blast_rank=21&RID=2A2TVR3E013","AB490459.1")
Procyon lotor MHC class II antigen (Prlo-DRB) gene, Prlo-DRB*102 allele, exon 2 and partial cds	Procyon lotor	228	228	100%	5e-55	87.06	228	=HYPERLINK("https://www.ncbi.nlm.nih.gov/nucleotide/GU388368.1?report=genbank&log$=nucltop&blast_rank=22&RID=2A2TVR3E013","GU388368.1")
Procyon lotor MHC class II antigen (Prlo-DRB) gene, Prlo-DRB*10 allele, exon 2 and partial cds	Procyon lotor	228	228	100%	5e-55	87.06	228	=HYPERLINK("https://www.ncbi.nlm.nih.gov/nucleotide/GU388321.1?report=genbank&log$=nucltop&blast_rank=23&RID=2A2TVR3E013","GU388321.1")
Ailuropoda melanoleuca MHC class II antigen (Aime-DRB) gene, Aime-DRB*3 allele, exon 2 and partial cds	Ailuropoda melanoleuca	228	228	86%	5e-55	90.29	237	=HYPERLINK("https://www.ncbi.nlm.nih.gov/nucleotide/AY895157.1?report=genbank&log$=nucltop&blast_rank=24&RID=2A2TVR3E013","AY895157.1")
PREDICTED: Ursus americanus DLA class II histocompatibility antigen, DR-1 beta chain (LOC123790953), mRNA	Ursus americanus	226	226	81%	2e-54	91.46	1205	=HYPERLINK("https://www.ncbi.nlm.nih.gov/nucleotide/XM_045795561.1?report=genbank&log$=nucltop&blast_rank=25&RID=2A2TVR3E013","XM_045795561.1")
PREDICTED: Ursus americanus DLA class II histocompatibility antigen, DR-1 beta chain-like (LOC123790949), mRNA	Ursus americanus	226	226	96%	2e-54	87.63	1202	=HYPERLINK("https://www.ncbi.nlm.nih.gov/nucleotide/XM_045795558.1?report=genbank&log$=nucltop&blast_rank=26&RID=2A2TVR3E013","XM_045795558.1")
PREDICTED: Ursus maritimus DLA class II histocompatibility antigen, DR-1 beta chain (LOC103665521), mRNA	Ursus maritimus	226	226	96%	2e-54	87.63	1217	=HYPERLINK("https://www.ncbi.nlm.nih.gov/nucleotide/XM_008693472.2?report=genbank&log$=nucltop&blast_rank=27&RID=2A2TVR3E013","XM_008693472.2")
Ursus thibetanus japonicus Urth-DQB gene for MHC class II DQ beta 1 domain, partial cds, allele: Urth-DQB*0302	Ursus thibetanus japonicus	226	226	95%	2e-54	87.96	270	=HYPERLINK("https://www.ncbi.nlm.nih.gov/nucleotide/AB634523.1?report=genbank&log$=nucltop&blast_rank=28&RID=2A2TVR3E013","AB634523.1")
Ursus thibetanus japonicus Urth-DQB gene for MHC class II DQ beta 1 domain, exon 2, complete sequence, allele: Urth-DQB*2801	Ursus thibetanus japonicus	226	226	95%	2e-54	87.96	270	=HYPERLINK("https://www.ncbi.nlm.nih.gov/nucleotide/AB763928.1?report=genbank&log$=nucltop&blast_rank=29&RID=2A2TVR3E013","AB763928.1")
Tremarctos ornatus MHC-DRBgene, exon 2, partial sequence, allele: Tror-DRB*02	Tremarctos ornatus	226	226	81%	2e-54	91.46	249	=HYPERLINK("https://www.ncbi.nlm.nih.gov/nucleotide/AB490490.1?report=genbank&log$=nucltop&blast_rank=30&RID=2A2TVR3E013","AB490490.1")
Ursus arctos MHC-DRBgene, exon 2, partial sequence, allele: Urar-DRB*16	Ursus arctos	226	226	81%	2e-54	91.46	267	=HYPERLINK("https://www.ncbi.nlm.nih.gov/nucleotide/AB490472.1?report=genbank&log$=nucltop&blast_rank=31&RID=2A2TVR3E013","AB490472.1")
Ursus arctos MHC-DRBgene, exon 2, partial sequence, allele: Urar-DRB*11	Ursus arctos	226	226	96%	2e-54	87.63	267	=HYPERLINK("https://www.ncbi.nlm.nih.gov/nucleotide/AB490467.1?report=genbank&log$=nucltop&blast_rank=32&RID=2A2TVR3E013","AB490467.1")
Ursus arctos MHC-DRBgene, exon 2, partial sequence, allele: Urar-DRB*07	Ursus arctos	226	226	81%	2e-54	91.46	267	=HYPERLINK("https://www.ncbi.nlm.nih.gov/nucleotide/AB490463.1?report=genbank&log$=nucltop&blast_rank=33&RID=2A2TVR3E013","AB490463.1")
Ailuropoda melanoleuca MHC class II antigen (Aime-DRB) gene, Aime-DRB*1 allele, exon 2 and partial cds	Ailuropoda melanoleuca	226	226	83%	2e-54	91.02	237	=HYPERLINK("https://www.ncbi.nlm.nih.gov/nucleotide/AY895155.1?report=genbank&log$=nucltop&blast_rank=34&RID=2A2TVR3E013","AY895155.1")
Procyon lotor MHC class II antigen (Prlo-DRB) gene, Prlo-DRB*241 allele, exon 2 and partial cds	Procyon lotor	224	224	97%	7e-54	87.24	237	=HYPERLINK("https://www.ncbi.nlm.nih.gov/nucleotide/KP064267.1?report=genbank&log$=nucltop&blast_rank=35&RID=2A2TVR3E013","KP064267.1")
Procyon lotor MHC class II antigen (Prlo-DRB) gene, Prlo-DRB*227 allele, exon 2 and partial cds	Procyon lotor	224	224	97%	7e-54	87.24	237	=HYPERLINK("https://www.ncbi.nlm.nih.gov/nucleotide/KP064253.1?report=genbank&log$=nucltop&blast_rank=36&RID=2A2TVR3E013","KP064253.1")
Procyon lotor MHC class II antigen (Prlo-DRB) gene, Prlo-DRB*226 allele, exon 2 and partial cds	Procyon lotor	224	224	97%	7e-54	87.24	237	=HYPERLINK("https://www.ncbi.nlm.nih.gov/nucleotide/KP064252.1?report=genbank&log$=nucltop&blast_rank=37&RID=2A2TVR3E013","KP064252.1")
Procyon lotor MHC class II antigen (Prlo-DRB) gene, Prlo-DRB*210 allele, exon 2 and partial cds	Procyon lotor	224	224	97%	7e-54	87.24	237	=HYPERLINK("https://www.ncbi.nlm.nih.gov/nucleotide/KP064236.1?report=genbank&log$=nucltop&blast_rank=38&RID=2A2TVR3E013","KP064236.1")
Procyon lotor MHC class II antigen (Prlo-DRB) gene, Prlo-DRB*206 allele, exon 2 and partial cds	Procyon lotor	224	224	97%	7e-54	87.24	237	=HYPERLINK("https://www.ncbi.nlm.nih.gov/nucleotide/KP064232.1?report=genbank&log$=nucltop&blast_rank=39&RID=2A2TVR3E013","KP064232.1")
Procyon lotor MHC class II antigen (Prlo-DRB) gene, Prlo-DRB*201 allele, exon 2 and partial cds	Procyon lotor	224	224	97%	7e-54	87.24	237	=HYPERLINK("https://www.ncbi.nlm.nih.gov/nucleotide/KP064227.1?report=genbank&log$=nucltop&blast_rank=40&RID=2A2TVR3E013","KP064227.1")
Ailuropoda melanoleuca MHC class II DRB pesudogene (Aime-DRB2) pseudogene, Aime-DRB*24 allele, exon 2	Ailuropoda melanoleuca	224	224	85%	7e-54	90.17	235	=HYPERLINK("https://www.ncbi.nlm.nih.gov/nucleotide/JF518965.1?report=genbank&log$=nucltop&blast_rank=41&RID=2A2TVR3E013","JF518965.1")
Ailuropoda melanoleuca MHC class II DRB pesudogene (Aime-DRB2) pseudogene, Aime-DRB*23 allele, exon 2	Ailuropoda melanoleuca	224	224	85%	7e-54	90.17	235	=HYPERLINK("https://www.ncbi.nlm.nih.gov/nucleotide/JF518964.1?report=genbank&log$=nucltop&blast_rank=42&RID=2A2TVR3E013","JF518964.1")
Ailuropoda melanoleuca MHC class II DRB pesudogene (Aime-DRB2) pseudogene, Aime-DRB*21 allele, exon 2	Ailuropoda melanoleuca	224	224	85%	7e-54	90.17	235	=HYPERLINK("https://www.ncbi.nlm.nih.gov/nucleotide/JF518962.1?report=genbank&log$=nucltop&blast_rank=43&RID=2A2TVR3E013","JF518962.1")
Ailuropoda melanoleuca MHC class II DRB pesudogene (Aime-DRB2) pseudogene, Aime-DRB*19 allele, exon 2	Ailuropoda melanoleuca	224	224	85%	7e-54	90.17	235	=HYPERLINK("https://www.ncbi.nlm.nih.gov/nucleotide/JF518960.1?report=genbank&log$=nucltop&blast_rank=44&RID=2A2TVR3E013","JF518960.1")
Ailuropoda melanoleuca MHC class II DRB pesudogene (Aime-DRB2) pseudogene, Aime-DRB*17 allele, exon 2	Ailuropoda melanoleuca	224	224	85%	7e-54	90.17	235	=HYPERLINK("https://www.ncbi.nlm.nih.gov/nucleotide/JF518958.1?report=genbank&log$=nucltop&blast_rank=45&RID=2A2TVR3E013","JF518958.1")
Procyon lotor MHC class II antigen (Prlo-DRB) gene, Prlo-DRB*29 allele, exon 2 and partial cds	Procyon lotor	224	224	97%	7e-54	87.24	228	=HYPERLINK("https://www.ncbi.nlm.nih.gov/nucleotide/GU388338.1?report=genbank&log$=nucltop&blast_rank=46&RID=2A2TVR3E013","GU388338.1")
Procyon lotor MHC class II antigen (Prlo-DRB) gene, Prlo-DRB*19 allele, exon 2 and partial cds	Procyon lotor	224	224	97%	7e-54	87.24	228	=HYPERLINK("https://www.ncbi.nlm.nih.gov/nucleotide/GU388329.1?report=genbank&log$=nucltop&blast_rank=47&RID=2A2TVR3E013","GU388329.1")
Ailuropoda melanoleuca MHC class II DRB pesudogene (Aime-DRB2) pseudogene, Aime-DRB*26 allele, exon 2	Ailuropoda melanoleuca	222	222	85%	2e-53	90.12	235	=HYPERLINK("https://www.ncbi.nlm.nih.gov/nucleotide/JF518967.1?report=genbank&log$=nucltop&blast_rank=48&RID=2A2TVR3E013","JF518967.1")
PREDICTED: Halichoerus grypus DLA class II histocompatibility antigen, DR-1 beta chain (LOC118537681), transcript variant X2, mRNA	Halichoerus grypus	222	222	83%	2e-53	90.48	1271	=HYPERLINK("https://www.ncbi.nlm.nih.gov/nucleotide/XM_036095319.1?report=genbank&log$=nucltop&blast_rank=49&RID=2A2TVR3E013","XM_036095319.1")
PREDICTED: Halichoerus grypus DLA class II histocompatibility antigen, DR-1 beta chain (LOC118537681), transcript variant X1, mRNA	Halichoerus grypus	222	222	83%	2e-53	90.48	1243	=HYPERLINK("https://www.ncbi.nlm.nih.gov/nucleotide/XM_036095317.1?report=genbank&log$=nucltop&blast_rank=50&RID=2A2TVR3E013","XM_036095317.1")
Ursus thibetanus MHC-DRBgene, exon 2, partial sequence, allele: Urth-DRB*02	Ursus thibetanus	222	222	88%	2e-53	89.27	267	=HYPERLINK("https://www.ncbi.nlm.nih.gov/nucleotide/AB490479.1?report=genbank&log$=nucltop&blast_rank=51&RID=2A2TVR3E013","AB490479.1")
Ursus thibetanus MHC-DRBgene, exon 2, partial sequence, allele: Urth-DRB*01	Ursus thibetanus	222	222	88%	2e-53	89.27	267	=HYPERLINK("https://www.ncbi.nlm.nih.gov/nucleotide/AB490478.1?report=genbank&log$=nucltop&blast_rank=52&RID=2A2TVR3E013","AB490478.1")
Ursus arctos MHC-DRBgene, exon 2, partial sequence, allele: Urar-DRB*02	Ursus arctos	222	222	88%	2e-53	89.27	267	=HYPERLINK("https://www.ncbi.nlm.nih.gov/nucleotide/AB490458.1?report=genbank&log$=nucltop&blast_rank=53&RID=2A2TVR3E013","AB490458.1")
Canis lupus familiaris DLA-DRB1 gene for MHC class II antigen, allele DLA-DRB1*009:02, exon 2	Canis lupus familiaris	220	220	81%	9e-53	90.85	270	=HYPERLINK("https://www.ncbi.nlm.nih.gov/nucleotide/LR598903.1?report=genbank&log$=nucltop&blast_rank=54&RID=2A2TVR3E013","LR598903.1")
Neophoca cinerea MHC class II antigen (NeciDRB) gene, NeciDRB*09 allele, partial cds	Neophoca cinerea	220	220	90%	9e-53	88.52	226	=HYPERLINK("https://www.ncbi.nlm.nih.gov/nucleotide/KP127623.1?report=genbank&log$=nucltop&blast_rank=55&RID=2A2TVR3E013","KP127623.1")
Lycaon pictus MHC class II antigen (DLA-DRB1) gene, DLA-DRB1*90402_B2 allele, partial cds	Lycaon pictus	220	220	87%	9e-53	89.27	267	=HYPERLINK("https://www.ncbi.nlm.nih.gov/nucleotide/MZ825442.1?report=genbank&log$=nucltop&blast_rank=56&RID=2A2TVR3E013","MZ825442.1")
Ursus thibetanus japonicus Urth-DQB gene for MHC class II DQ beta 1 domain, partial cds, allele: Urth-DQB*0301	Ursus thibetanus japonicus	220	220	95%	9e-53	87.43	270	=HYPERLINK("https://www.ncbi.nlm.nih.gov/nucleotide/AB634522.1?report=genbank&log$=nucltop&blast_rank=57&RID=2A2TVR3E013","AB634522.1")
Ailuropoda melanoleuca MHC class II antigen (Aime-DRB1) gene, Aime-DRB*9 allele, exon 2 and partial cds	Ailuropoda melanoleuca	220	220	87%	9e-53	89.20	228	=HYPERLINK("https://www.ncbi.nlm.nih.gov/nucleotide/JF518950.1?report=genbank&log$=nucltop&blast_rank=58&RID=2A2TVR3E013","JF518950.1")
Ursus thibetanus japonicus Urth-DQB gene for MHC class II DQ beta 1 domain, exon 2, complete sequence, allele: Urth-DQB*1701	Ursus thibetanus japonicus	220	220	95%	9e-53	87.43	270	=HYPERLINK("https://www.ncbi.nlm.nih.gov/nucleotide/AB763917.1?report=genbank&log$=nucltop&blast_rank=59&RID=2A2TVR3E013","AB763917.1")
Canis lupus familiaris MHC class II antigen (DLA-DRB1) gene, DLA-DRB1*009:02 allele, exon 2 and partial cds	Canis lupus familiaris	220	220	81%	9e-53	90.85	270	=HYPERLINK("https://www.ncbi.nlm.nih.gov/nucleotide/JQ904806.1?report=genbank&log$=nucltop&blast_rank=60&RID=2A2TVR3E013","JQ904806.1")
Canis lupus familiaris MHC class II antigen (DLA-DRB1) gene, DLA-DRB1*EH-15 allele, exon 2 and partial cds	Canis lupus familiaris	220	220	81%	9e-53	90.85	270	=HYPERLINK("https://www.ncbi.nlm.nih.gov/nucleotide/EU528641.1?report=genbank&log$=nucltop&blast_rank=61&RID=2A2TVR3E013","EU528641.1")
Canis lupus familiaris MHC class II antigen (DLA-DRB1) gene, DLA-DRB1*23401 allele, partial cds	Canis lupus familiaris	220	220	84%	9e-53	90.00	270	=HYPERLINK("https://www.ncbi.nlm.nih.gov/nucleotide/JN558756.1?report=genbank&log$=nucltop&blast_rank=62&RID=2A2TVR3E013","JN558756.1")
Ursus arctos MHC-DRBgene, exon 2, partial sequence, allele: Urar-DRB*10	Ursus arctos	220	220	96%	9e-53	87.11	267	=HYPERLINK("https://www.ncbi.nlm.nih.gov/nucleotide/AB490466.1?report=genbank&log$=nucltop&blast_rank=63&RID=2A2TVR3E013","AB490466.1")
Ailuropoda melanoleuca MHC class II antigen (Aime-DRB3) gene, Aime-DRB3*01 allele, exon 2 and partial cds	Ailuropoda melanoleuca	220	220	87%	9e-53	89.20	270	=HYPERLINK("https://www.ncbi.nlm.nih.gov/nucleotide/GQ496165.1?report=genbank&log$=nucltop&blast_rank=64&RID=2A2TVR3E013","GQ496165.1")
Lycaon pictus MHC class II antigen (DLA-DRB1) gene, DLA-DRB1*90402 allele, partial cds	Lycaon pictus	220	220	87%	9e-53	89.27	270	=HYPERLINK("https://www.ncbi.nlm.nih.gov/nucleotide/FJ648567.1?report=genbank&log$=nucltop&blast_rank=65&RID=2A2TVR3E013","FJ648567.1")
Canis familiaris MHC class II DLA-DRB1*2601 gene, exon 2	Canis lupus familiaris	220	220	81%	9e-53	90.85	270	=HYPERLINK("https://www.ncbi.nlm.nih.gov/nucleotide/AJ003020.1?report=genbank&log$=nucltop&blast_rank=66&RID=2A2TVR3E013","AJ003020.1")
Vulpes vulpes Vuvu-DRB gene for MHC class II antigen, partial cds, allele: Vuvu-DRB*21	Vulpes vulpes	219	219	97%	3e-52	86.73	237	=HYPERLINK("https://www.ncbi.nlm.nih.gov/nucleotide/LC201712.1?report=genbank&log$=nucltop&blast_rank=67&RID=2A2TVR3E013","LC201712.1")
Vulpes vulpes Vuvu-DRB gene for MHC class II antigen, partial cds, allele: Vuvu-DRB*18	Vulpes vulpes	219	219	97%	3e-52	86.73	237	=HYPERLINK("https://www.ncbi.nlm.nih.gov/nucleotide/LC201709.1?report=genbank&log$=nucltop&blast_rank=68&RID=2A2TVR3E013","LC201709.1")
Vulpes vulpes Vuvu-DRB gene for MHC class II antigen, partial cds, allele: Vuvu-DRB*14	Vulpes vulpes	219	219	97%	3e-52	86.73	237	=HYPERLINK("https://www.ncbi.nlm.nih.gov/nucleotide/LC201705.1?report=genbank&log$=nucltop&blast_rank=69&RID=2A2TVR3E013","LC201705.1")
Procyon lotor MHC class II antigen (Prlo-DRB) gene, Prlo-DRB*252 allele, exon 2 and partial cds	Procyon lotor	219	219	97%	3e-52	86.80	237	=HYPERLINK("https://www.ncbi.nlm.nih.gov/nucleotide/KP064278.1?report=genbank&log$=nucltop&blast_rank=70&RID=2A2TVR3E013","KP064278.1")
Procyon lotor MHC class II antigen (Prlo-DRB) gene, Prlo-DRB*214 allele, exon 2 and partial cds	Procyon lotor	219	219	97%	3e-52	86.73	237	=HYPERLINK("https://www.ncbi.nlm.nih.gov/nucleotide/KP064240.1?report=genbank&log$=nucltop&blast_rank=71&RID=2A2TVR3E013","KP064240.1")
Ursus thibetanus japonicus Urth-DQB gene for MHC class II DQ beta 1 domain, partial cds, allele: Urth-DQB*0102	Ursus thibetanus japonicus	219	219	85%	3e-52	89.60	270	=HYPERLINK("https://www.ncbi.nlm.nih.gov/nucleotide/AB634515.1?report=genbank&log$=nucltop&blast_rank=72&RID=2A2TVR3E013","AB634515.1")
Martes melampus Mame-DRB gene for MHC class II antigen, partial cds, allele: Mame-DRB*10	Martes melampus	219	219	99%	3e-52	86.57	242	=HYPERLINK("https://www.ncbi.nlm.nih.gov/nucleotide/LC514249.1?report=genbank&log$=nucltop&blast_rank=73&RID=2A2TVR3E013","LC514249.1")
Procyon lotor MHC class II antigen (Prlo-DRB) gene, Prlo-DRB*48 allele, exon 2 and partial cds	Procyon lotor	219	219	99%	3e-52	86.50	228	=HYPERLINK("https://www.ncbi.nlm.nih.gov/nucleotide/GU388372.1?report=genbank&log$=nucltop&blast_rank=74&RID=2A2TVR3E013","GU388372.1")
Procyon lotor MHC class II antigen (Prlo-DRB) gene, Prlo-DRB*85 allele, exon 2 and partial cds	Procyon lotor	219	219	99%	3e-52	86.57	228	=HYPERLINK("https://www.ncbi.nlm.nih.gov/nucleotide/GU388364.1?report=genbank&log$=nucltop&blast_rank=75&RID=2A2TVR3E013","GU388364.1")
Procyon lotor MHC class II antigen (Prlo-DRB) gene, Prlo-DRB*52 allele, exon 2 and partial cds	Procyon lotor	219	219	97%	3e-52	86.73	228	=HYPERLINK("https://www.ncbi.nlm.nih.gov/nucleotide/GU388348.1?report=genbank&log$=nucltop&blast_rank=76&RID=2A2TVR3E013","GU388348.1")
Procyon lotor MHC class II antigen (Prlo-DRB) gene, Prlo-DRB*267 allele, partial cds	Procyon lotor	217	217	90%	1e-51	88.40	185	=HYPERLINK("https://www.ncbi.nlm.nih.gov/nucleotide/MK028991.1?report=genbank&log$=nucltop&blast_rank=77&RID=2A2TVR3E013","MK028991.1")
Meles meles MHC class II antigen (Meme-DRB) gene, Meme-DRB*22 allele, partial cds	Meles meles	217	217	100%	1e-51	86.14	240	=HYPERLINK("https://www.ncbi.nlm.nih.gov/nucleotide/MW911248.1?report=genbank&log$=nucltop&blast_rank=78&RID=2A2TVR3E013","MW911248.1")
Procyon lotor MHC class II antigen (Prlo-DRB) gene, Prlo-DRB*251 allele, exon 2 and partial cds	Procyon lotor	217	217	88%	1e-51	88.70	237	=HYPERLINK("https://www.ncbi.nlm.nih.gov/nucleotide/KP064277.1?report=genbank&log$=nucltop&blast_rank=79&RID=2A2TVR3E013","KP064277.1")
Ailuropoda melanoleuca MHC class II antigen (Aime-DRB3) gene, Aime-DRB3*08 allele, exon 2 and partial cds	Ailuropoda melanoleuca	217	217	83%	1e-51	89.88	270	=HYPERLINK("https://www.ncbi.nlm.nih.gov/nucleotide/JN255199.1?report=genbank&log$=nucltop&blast_rank=80&RID=2A2TVR3E013","JN255199.1")
Ursus americanus MHC-DRBgene, exon 2, partial sequence, allele: Uram-DRB*01	Ursus americanus	217	217	88%	1e-51	88.70	249	=HYPERLINK("https://www.ncbi.nlm.nih.gov/nucleotide/AB490480.1?report=genbank&log$=nucltop&blast_rank=81&RID=2A2TVR3E013","AB490480.1")
Ursus arctos MHC-DRBgene, exon 2, partial sequence, allele: Urar-DRB*17	Ursus arctos	217	217	88%	1e-51	88.70	267	=HYPERLINK("https://www.ncbi.nlm.nih.gov/nucleotide/AB490473.1?report=genbank&log$=nucltop&blast_rank=82&RID=2A2TVR3E013","AB490473.1")
Ursus arctos MHC-DRBgene, exon 2, partial sequence, allele: Urar-DRB*04	Ursus arctos	217	217	88%	1e-51	88.70	267	=HYPERLINK("https://www.ncbi.nlm.nih.gov/nucleotide/AB490460.1?report=genbank&log$=nucltop&blast_rank=83&RID=2A2TVR3E013","AB490460.1")
Procyon lotor MHC class II antigen (Prlo-DRB) gene, Prlo-DRB*73 allele, exon 2 and partial cds	Procyon lotor	217	217	100%	1e-51	86.07	228	=HYPERLINK("https://www.ncbi.nlm.nih.gov/nucleotide/GU388376.1?report=genbank&log$=nucltop&blast_rank=84&RID=2A2TVR3E013","GU388376.1")
Procyon lotor MHC class II antigen (Prlo-DRB) gene, Prlo-DRB*81 allele, exon 2 and partial cds	Procyon lotor	217	217	100%	1e-51	86.07	228	=HYPERLINK("https://www.ncbi.nlm.nih.gov/nucleotide/GU388363.1?report=genbank&log$=nucltop&blast_rank=85&RID=2A2TVR3E013","GU388363.1")
Procyon lotor MHC class II antigen (Prlo-DRB) gene, Prlo-DRB*03 allele, exon 2 and partial cds	Procyon lotor	217	217	100%	1e-51	86.07	228	=HYPERLINK("https://www.ncbi.nlm.nih.gov/nucleotide/GU388314.1?report=genbank&log$=nucltop&blast_rank=86&RID=2A2TVR3E013","GU388314.1")
Ailuropoda melanoleuca MHC class II antigen DRB gene, partial cds	Ailuropoda melanoleuca	217	217	83%	1e-51	89.88	281	=HYPERLINK("https://www.ncbi.nlm.nih.gov/nucleotide/EF125965.1?report=genbank&log$=nucltop&blast_rank=87&RID=2A2TVR3E013","EF125965.1")
Homo sapiens HLA-DRB1 gene for MHC class2 antigen, partial cds,allele:HLA-DRB1*09012V	Homo sapiens	217	217	100%	1e-51	86.07	270	=HYPERLINK("https://www.ncbi.nlm.nih.gov/nucleotide/AB207269.1?report=genbank&log$=nucltop&blast_rank=88&RID=2A2TVR3E013","AB207269.1")
Canis lupus familiaris DLA-DRB1 mRNA for MHC class II antigen beta chain, complete cds, allele: DLA-DRB1_novel_d	Canis lupus familiaris	215	215	81%	4e-51	90.24	801	=HYPERLINK("https://www.ncbi.nlm.nih.gov/nucleotide/LC130501.1?report=genbank&log$=nucltop&blast_rank=89&RID=2A2TVR3E013","LC130501.1")
Canis lupus familiaris DLA-DRB1 mRNA for MHC class II antigen beta chain, complete cds, allele: DLA-DRB1_novel_b	Canis lupus familiaris	215	215	81%	4e-51	90.24	801	=HYPERLINK("https://www.ncbi.nlm.nih.gov/nucleotide/LC130499.1?report=genbank&log$=nucltop&blast_rank=90&RID=2A2TVR3E013","LC130499.1")
PREDICTED: Ursus arctos DLA class II histocompatibility antigen, DR-1 beta chain-like (LOC113243778), mRNA	Ursus arctos	215	215	95%	4e-51	86.91	1206	=HYPERLINK("https://www.ncbi.nlm.nih.gov/nucleotide/XM_026482613.4?report=genbank&log$=nucltop&blast_rank=91&RID=2A2TVR3E013","XM_026482613.4")
Neophoca cinerea MHC class II antigen (NeciDRB) gene, NeciDRB*06 allele, partial cds	Neophoca cinerea	215	215	90%	4e-51	87.98	226	=HYPERLINK("https://www.ncbi.nlm.nih.gov/nucleotide/KP127620.1?report=genbank&log$=nucltop&blast_rank=92&RID=2A2TVR3E013","KP127620.1")
Neophoca cinerea MHC class II antigen (NeciDRB) gene, NeciDRB*01 allele, partial cds	Neophoca cinerea	215	215	90%	4e-51	87.91	226	=HYPERLINK("https://www.ncbi.nlm.nih.gov/nucleotide/KP127615.1?report=genbank&log$=nucltop&blast_rank=93&RID=2A2TVR3E013","KP127615.1")
Lycaon pictus MHC class II antigen (DLA-DRB1) gene, DLA-DRB1*90901_B11 allele, partial cds	Lycaon pictus	215	215	87%	4e-51	88.70	267	=HYPERLINK("https://www.ncbi.nlm.nih.gov/nucleotide/MZ825447.1?report=genbank&log$=nucltop&blast_rank=94&RID=2A2TVR3E013","MZ825447.1")
Canis lupus familiaris mRNA for DLA class II antigen, partial cds, allele: DLA-DRB1*018:01	Canis lupus familiaris	215	215	81%	4e-51	90.24	797	=HYPERLINK("https://www.ncbi.nlm.nih.gov/nucleotide/LC495524.1?report=genbank&log$=nucltop&blast_rank=95&RID=2A2TVR3E013","LC495524.1")
Canis lupus familiaris mRNA for DLA class II antigen, partial cds, allele: DLA-DRB1*016:01	Canis lupus familiaris	215	215	81%	4e-51	90.24	797	=HYPERLINK("https://www.ncbi.nlm.nih.gov/nucleotide/LC495521.1?report=genbank&log$=nucltop&blast_rank=96&RID=2A2TVR3E013","LC495521.1")
Canis lupus familiaris DLA-DRB1*novL mRNA for MHC class II antigen, partial cds	Canis lupus familiaris	215	215	87%	4e-51	88.70	797	=HYPERLINK("https://www.ncbi.nlm.nih.gov/nucleotide/LC494674.1?report=genbank&log$=nucltop&blast_rank=97&RID=2A2TVR3E013","LC494674.1")
Canis lupus familiaris DLA-DRB1 gene for DLA class II beta chain, partial cds, allele: DLA-DRB1*novK	Canis lupus familiaris	215	215	81%	4e-51	90.24	270	=HYPERLINK("https://www.ncbi.nlm.nih.gov/nucleotide/LC592279.1?report=genbank&log$=nucltop&blast_rank=98&RID=2A2TVR3E013","LC592279.1")
Canis lupus familiaris mRNA for DLA class II antigen, partial cds, allele: DLA-DRB1*094:01	Canis lupus familiaris	215	215	81%	4e-51	90.24	797	=HYPERLINK("https://www.ncbi.nlm.nih.gov/nucleotide/LC495541.1?report=genbank&log$=nucltop&blast_rank=99&RID=2A2TVR3E013","LC495541.1")
Homo sapiens isolate KORYOO-133 HLA-DRB1 gene, partial sequence	Homo sapiens	174	174	83%	7e-39	82.14	234	=HYPERLINK("https://www.ncbi.nlm.nih.gov/nucleotide/DQ141514.1?report=genbank&log$=nucltop&blast_rank=100&RID=2A2TVR3E013","DQ141514.1")
