## Supplementary material for "Characterization of both major histocompatibility complex classes in a wild social mammal: the banded mongoose": Blast results - MHCII DRB exon 2: 2A2TVR3E013-Alignment-Descriptions Query 12 - Mumu-DRB_17.csv

Description	Scientific Name	Max Score	Total Score	Query Cover	E value	Per. ident	Acc. Len	Accession
Crocuta crocuta clone 5_1 MHC class II antigen (Crcr-DRB) gene, exon 2 and partial cds	Crocuta crocuta	274	274	96%	7e-69	92.23	201	=HYPERLINK("https://www.ncbi.nlm.nih.gov/nucleotide/JN985741.1?report=genbank&log$=nucltop&blast_rank=1&RID=2A2TVR3E013","JN985741.1")
Crocuta crocuta voucher kc 36 clone 40 MHC class II antigen (MHC-DRB) gene, exon 2 and partial cds	Crocuta crocuta	268	268	96%	3e-67	91.71	198	=HYPERLINK("https://www.ncbi.nlm.nih.gov/nucleotide/HQ230587.1?report=genbank&log$=nucltop&blast_rank=2&RID=2A2TVR3E013","HQ230587.1")
PREDICTED: Ceratotherium simum simum HLA class II histocompatibility antigen, DRB1-4 beta chain (LOC101406527), mRNA	Ceratotherium simum simum	267	267	97%	1e-66	91.28	906	=HYPERLINK("https://www.ncbi.nlm.nih.gov/nucleotide/XM_014782862.1?report=genbank&log$=nucltop&blast_rank=3&RID=2A2TVR3E013","XM_014782862.1")
Tapirus indicus clone 1 MHC class II antigen (DRB) gene, partial cds	Tapirus indicus	265	265	98%	4e-66	90.86	308	=HYPERLINK("https://www.ncbi.nlm.nih.gov/nucleotide/MK432935.1?report=genbank&log$=nucltop&blast_rank=4&RID=2A2TVR3E013","MK432935.1")
PREDICTED: Ursus americanus DLA class II histocompatibility antigen, DR-1 beta chain (LOC123790953), mRNA	Ursus americanus	265	265	96%	4e-66	91.24	1205	=HYPERLINK("https://www.ncbi.nlm.nih.gov/nucleotide/XM_045795561.1?report=genbank&log$=nucltop&blast_rank=5&RID=2A2TVR3E013","XM_045795561.1")
PREDICTED: Hyaena hyaena DLA class II histocompatibility antigen, DR-1 beta chain-like (LOC120238168), mRNA	Hyaena hyaena	263	263	97%	1e-65	90.82	1194	=HYPERLINK("https://www.ncbi.nlm.nih.gov/nucleotide/XM_039241795.1?report=genbank&log$=nucltop&blast_rank=6&RID=2A2TVR3E013","XM_039241795.1")
Hyaena hyaena clone 2_4 MHC class II antigen (Hyhy-DRB) gene, exon 2 and partial cds	Hyaena hyaena	263	263	96%	1e-65	91.19	201	=HYPERLINK("https://www.ncbi.nlm.nih.gov/nucleotide/JN985763.1?report=genbank&log$=nucltop&blast_rank=7&RID=2A2TVR3E013","JN985763.1")
Hyaena hyaena clone 8_5 MHC class II antigen (Hyhy-DRB) gene, exon 2 and partial cds	Hyaena hyaena	263	263	96%	1e-65	91.19	201	=HYPERLINK("https://www.ncbi.nlm.nih.gov/nucleotide/JN985765.1?report=genbank&log$=nucltop&blast_rank=8&RID=2A2TVR3E013","JN985765.1")
Crocuta crocuta voucher kc 36 clone 39 MHC class II antigen (MHC-DRB) gene, exon 2 and partial cds	Crocuta crocuta	263	263	96%	1e-65	91.28	198	=HYPERLINK("https://www.ncbi.nlm.nih.gov/nucleotide/HQ230586.1?report=genbank&log$=nucltop&blast_rank=9&RID=2A2TVR3E013","HQ230586.1")
Crocuta crocuta clone 17_8b MHC class II antigen (Crcr-DQB) gene, partial cds	Crocuta crocuta	259	259	95%	2e-64	91.19	201	=HYPERLINK("https://www.ncbi.nlm.nih.gov/nucleotide/JN985770.1?report=genbank&log$=nucltop&blast_rank=10&RID=2A2TVR3E013","JN985770.1")
Ursus americanus MHC-DRBgene, exon 2, partial sequence, allele: Uram-DRB*01	Ursus americanus	259	259	96%	2e-64	90.72	249	=HYPERLINK("https://www.ncbi.nlm.nih.gov/nucleotide/AB490480.1?report=genbank&log$=nucltop&blast_rank=11&RID=2A2TVR3E013","AB490480.1")
PREDICTED: Suricata suricatta DLA class II histocompatibility antigen, DR-1 beta chain-like (LOC115295561), transcript variant X6, mRNA	Suricata suricatta	257	257	97%	7e-64	90.31	1215	=HYPERLINK("https://www.ncbi.nlm.nih.gov/nucleotide/XM_029943554.1?report=genbank&log$=nucltop&blast_rank=12&RID=2A2TVR3E013","XM_029943554.1")
PREDICTED: Suricata suricatta DLA class II histocompatibility antigen, DR-1 beta chain-like (LOC115295561), transcript variant X5, mRNA	Suricata suricatta	257	257	97%	7e-64	90.31	970	=HYPERLINK("https://www.ncbi.nlm.nih.gov/nucleotide/XM_029943552.1?report=genbank&log$=nucltop&blast_rank=13&RID=2A2TVR3E013","XM_029943552.1")
PREDICTED: Suricata suricatta DLA class II histocompatibility antigen, DR-1 beta chain-like (LOC115295561), transcript variant X4, mRNA	Suricata suricatta	257	257	97%	7e-64	90.31	1272	=HYPERLINK("https://www.ncbi.nlm.nih.gov/nucleotide/XM_029943551.1?report=genbank&log$=nucltop&blast_rank=14&RID=2A2TVR3E013","XM_029943551.1")
PREDICTED: Suricata suricatta DLA class II histocompatibility antigen, DR-1 beta chain-like (LOC115295561), transcript variant X3, mRNA	Suricata suricatta	257	257	97%	7e-64	90.31	1296	=HYPERLINK("https://www.ncbi.nlm.nih.gov/nucleotide/XM_029943550.1?report=genbank&log$=nucltop&blast_rank=15&RID=2A2TVR3E013","XM_029943550.1")
PREDICTED: Suricata suricatta DLA class II histocompatibility antigen, DR-1 beta chain-like (LOC115295561), transcript variant X2, mRNA	Suricata suricatta	257	257	97%	7e-64	90.31	1278	=HYPERLINK("https://www.ncbi.nlm.nih.gov/nucleotide/XM_029943549.1?report=genbank&log$=nucltop&blast_rank=16&RID=2A2TVR3E013","XM_029943549.1")
PREDICTED: Suricata suricatta DLA class II histocompatibility antigen, DR-1 beta chain-like (LOC115295561), transcript variant X1, mRNA	Suricata suricatta	257	257	97%	7e-64	90.31	1182	=HYPERLINK("https://www.ncbi.nlm.nih.gov/nucleotide/XM_029943548.1?report=genbank&log$=nucltop&blast_rank=17&RID=2A2TVR3E013","XM_029943548.1")
Hyaena hyaena clone 4_13 MHC class II antigen (Hyhy-DRB) gene, exon 2 and partial cds	Hyaena hyaena	257	257	96%	7e-64	90.67	201	=HYPERLINK("https://www.ncbi.nlm.nih.gov/nucleotide/JN985764.1?report=genbank&log$=nucltop&blast_rank=18&RID=2A2TVR3E013","JN985764.1")
Crocuta crocuta clone 1_10 MHC class II antigen (Crcr-DRB) gene, exon 2 and partial cds	Crocuta crocuta	257	257	96%	7e-64	90.67	201	=HYPERLINK("https://www.ncbi.nlm.nih.gov/nucleotide/JN985755.1?report=genbank&log$=nucltop&blast_rank=19&RID=2A2TVR3E013","JN985755.1")
Crocuta crocuta clone 66_1c MHC class II antigen (Crcr-DRB) gene, exon 2 and partial cds	Crocuta crocuta	257	257	96%	7e-64	90.77	201	=HYPERLINK("https://www.ncbi.nlm.nih.gov/nucleotide/JN985753.1?report=genbank&log$=nucltop&blast_rank=20&RID=2A2TVR3E013","JN985753.1")
Crocuta crocuta clone 7_8r MHC class II antigen (Crcr-DRB) gene, exon 2 and partial cds	Crocuta crocuta	257	257	96%	7e-64	90.77	201	=HYPERLINK("https://www.ncbi.nlm.nih.gov/nucleotide/JN985745.1?report=genbank&log$=nucltop&blast_rank=21&RID=2A2TVR3E013","JN985745.1")
Crocuta crocuta clone 7_3r MHC class II antigen (Crcr-DRB) gene, exon 2 and partial cds	Crocuta crocuta	257	257	96%	7e-64	90.77	201	=HYPERLINK("https://www.ncbi.nlm.nih.gov/nucleotide/JN985746.1?report=genbank&log$=nucltop&blast_rank=22&RID=2A2TVR3E013","JN985746.1")
Tremarctos ornatus MHC-DRBgene, exon 2, partial sequence, allele: Tror-DRB*02	Tremarctos ornatus	257	257	97%	7e-64	90.31	249	=HYPERLINK("https://www.ncbi.nlm.nih.gov/nucleotide/AB490490.1?report=genbank&log$=nucltop&blast_rank=23&RID=2A2TVR3E013","AB490490.1")
PREDICTED: Ursus americanus DLA class II histocompatibility antigen, DR-1 beta chain-like (LOC123790949), mRNA	Ursus americanus	254	254	96%	9e-63	90.21	1202	=HYPERLINK("https://www.ncbi.nlm.nih.gov/nucleotide/XM_045795558.1?report=genbank&log$=nucltop&blast_rank=24&RID=2A2TVR3E013","XM_045795558.1")
Cebus albifrons voucher MPEG:41801 MHC class II antigen (Ceal-DRB) gene, Ceal-DRB_7 allele, exon 2 and partial cds	Cebus albifrons	254	254	98%	9e-63	89.85	248	=HYPERLINK("https://www.ncbi.nlm.nih.gov/nucleotide/MW677665.1?report=genbank&log$=nucltop&blast_rank=25&RID=2A2TVR3E013","MW677665.1")
Crocuta crocuta clone 65_8 MHC class II antigen (Crcr-DQB) gene, partial cds	Crocuta crocuta	254	254	95%	9e-63	90.67	201	=HYPERLINK("https://www.ncbi.nlm.nih.gov/nucleotide/JN985768.1?report=genbank&log$=nucltop&blast_rank=26&RID=2A2TVR3E013","JN985768.1")
Ursus arctos MHC-DRBgene, exon 2, partial sequence, allele: Urar-DRB*02	Ursus arctos	254	254	96%	9e-63	90.21	267	=HYPERLINK("https://www.ncbi.nlm.nih.gov/nucleotide/AB490458.1?report=genbank&log$=nucltop&blast_rank=27&RID=2A2TVR3E013","AB490458.1")
Crocuta crocuta clone 2_3 MHC class II antigen (Crcr-DRB) gene, exon 2 and partial cds	Crocuta crocuta	252	252	96%	3e-62	90.31	201	=HYPERLINK("https://www.ncbi.nlm.nih.gov/nucleotide/JN985754.1?report=genbank&log$=nucltop&blast_rank=28&RID=2A2TVR3E013","JN985754.1")
Crocuta crocuta clone 2_8 MHC class II antigen (Crcr-DRB) gene, exon 2 and partial cds	Crocuta crocuta	252	252	96%	3e-62	90.26	201	=HYPERLINK("https://www.ncbi.nlm.nih.gov/nucleotide/JN985750.1?report=genbank&log$=nucltop&blast_rank=29&RID=2A2TVR3E013","JN985750.1")
Crocuta crocuta clone 4_9 MHC class II antigen (Crcr-DRB) gene, exon 2 and partial cds	Crocuta crocuta	252	252	96%	3e-62	90.16	201	=HYPERLINK("https://www.ncbi.nlm.nih.gov/nucleotide/JN985739.1?report=genbank&log$=nucltop&blast_rank=30&RID=2A2TVR3E013","JN985739.1")
Crocuta crocuta clone 7_11 MHC class II antigen (Crcr-DRB) gene, exon 2 and partial cds	Crocuta crocuta	252	252	96%	3e-62	90.16	201	=HYPERLINK("https://www.ncbi.nlm.nih.gov/nucleotide/JN985742.1?report=genbank&log$=nucltop&blast_rank=31&RID=2A2TVR3E013","JN985742.1")
Microcebus murinus MHC class II antigen (Mimu-DRB) mRNA, Mimu-DRB*002 allele, complete cds	Microcebus murinus	252	252	97%	3e-62	89.80	850	=HYPERLINK("https://www.ncbi.nlm.nih.gov/nucleotide/HQ222941.1?report=genbank&log$=nucltop&blast_rank=32&RID=2A2TVR3E013","HQ222941.1")
Tamandua tetradactyla MHC class II antigen (DRB) gene, DRB*42 allele, exon 2 and partial cds	Tamandua tetradactyla	250	250	88%	1e-61	92.13	192	=HYPERLINK("https://www.ncbi.nlm.nih.gov/nucleotide/KP780045.1?report=genbank&log$=nucltop&blast_rank=33&RID=2A2TVR3E013","KP780045.1")
Macaca fascicularis mRNA for MHC class II protein (Mafa-DRB4 gene), isolate AC311, allele DRB4*01:08_ext	Macaca fascicularis	248	248	98%	4e-61	89.45	801	=HYPERLINK("https://www.ncbi.nlm.nih.gov/nucleotide/LR131213.1?report=genbank&log$=nucltop&blast_rank=34&RID=2A2TVR3E013","LR131213.1")
Macaca fascicularis MHC class II antigen (Mafa-DRB4) mRNA, Mafa-DRB4*01:11 allele, complete cds	Macaca fascicularis	248	248	98%	4e-61	89.45	768	=HYPERLINK("https://www.ncbi.nlm.nih.gov/nucleotide/KY937704.1?report=genbank&log$=nucltop&blast_rank=35&RID=2A2TVR3E013","KY937704.1")
Macaca fascicularis MHC class II DRB antigen (Mafa-DRB) mRNA, Mafa-DRB4*01:08 allele, partial cds	Macaca fascicularis	248	248	98%	4e-61	89.45	537	=HYPERLINK("https://www.ncbi.nlm.nih.gov/nucleotide/JQ579594.1?report=genbank&log$=nucltop&blast_rank=36&RID=2A2TVR3E013","JQ579594.1")
Ursus arctos MHC-DRBgene, exon 2, partial sequence, allele: Urar-DRB*14	Ursus arctos	248	248	96%	4e-61	89.69	267	=HYPERLINK("https://www.ncbi.nlm.nih.gov/nucleotide/AB490470.1?report=genbank&log$=nucltop&blast_rank=37&RID=2A2TVR3E013","AB490470.1")
Macaca fascicularis MHC class II antigen (Mafa-DRB) gene, Mafa-DRB-G119a allele, exon 2 and partial cds	Macaca fascicularis	248	248	98%	4e-61	89.45	246	=HYPERLINK("https://www.ncbi.nlm.nih.gov/nucleotide/EF175124.1?report=genbank&log$=nucltop&blast_rank=38&RID=2A2TVR3E013","EF175124.1")
Aotus nancymaae isolate 20249_12 MHC class II antigen beta chain (DRB) mRNA, DRB*W4501 allele, partial cds	Aotus nancymaae	248	248	98%	4e-61	89.39	255	=HYPERLINK("https://www.ncbi.nlm.nih.gov/nucleotide/AY563180.2?report=genbank&log$=nucltop&blast_rank=39&RID=2A2TVR3E013","AY563180.2")
Eulemur macaco macaco Eumm-DRB pseudogene for MHC class II antigen, exon 2, allele:Eumm-DRB*Wa05#, pseudo	Eulemur macaco macaco	248	248	95%	4e-61	90.05	202	=HYPERLINK("https://www.ncbi.nlm.nih.gov/nucleotide/AB078315.1?report=genbank&log$=nucltop&blast_rank=40&RID=2A2TVR3E013","AB078315.1")
PREDICTED: Hyaena hyaena DLA class II histocompatibility antigen, DR-1 beta chain-like (LOC120238167), mRNA	Hyaena hyaena	246	246	97%	1e-60	89.29	1211	=HYPERLINK("https://www.ncbi.nlm.nih.gov/nucleotide/XM_039241794.1?report=genbank&log$=nucltop&blast_rank=41&RID=2A2TVR3E013","XM_039241794.1")
Crocuta crocuta clone 9_2b MHC class II antigen (Crcr-DRB) gene, exon 2 and partial cds	Crocuta crocuta	246	246	96%	1e-60	89.64	201	=HYPERLINK("https://www.ncbi.nlm.nih.gov/nucleotide/JN985758.1?report=genbank&log$=nucltop&blast_rank=42&RID=2A2TVR3E013","JN985758.1")
Crocuta crocuta clone 9_7b MHC class II antigen (Crcr-DRB) gene, exon 2 and partial cds	Crocuta crocuta	246	246	96%	1e-60	89.64	201	=HYPERLINK("https://www.ncbi.nlm.nih.gov/nucleotide/JN985757.1?report=genbank&log$=nucltop&blast_rank=43&RID=2A2TVR3E013","JN985757.1")
Crocuta crocuta clone 11_9b MHC class II antigen (Crcr-DRB) gene, exon 2 and partial cds	Crocuta crocuta	246	246	96%	1e-60	89.64	201	=HYPERLINK("https://www.ncbi.nlm.nih.gov/nucleotide/JN985747.1?report=genbank&log$=nucltop&blast_rank=44&RID=2A2TVR3E013","JN985747.1")
Crocuta crocuta clone 7_15r MHC class II antigen (Crcr-DRB) gene, exon 2 and partial cds	Crocuta crocuta	246	246	96%	1e-60	89.64	201	=HYPERLINK("https://www.ncbi.nlm.nih.gov/nucleotide/JN985744.1?report=genbank&log$=nucltop&blast_rank=45&RID=2A2TVR3E013","JN985744.1")
Crocuta crocuta clone 7_18r MHC class II antigen (Crcr-DRB) gene, exon 2 and partial cds	Crocuta crocuta	246	246	96%	1e-60	89.64	201	=HYPERLINK("https://www.ncbi.nlm.nih.gov/nucleotide/JN985743.1?report=genbank&log$=nucltop&blast_rank=46&RID=2A2TVR3E013","JN985743.1")
Crocuta crocuta clone 5_9 MHC class II antigen (Crcr-DRB) gene, exon 2 and partial cds	Crocuta crocuta	246	246	96%	1e-60	89.69	201	=HYPERLINK("https://www.ncbi.nlm.nih.gov/nucleotide/JN985740.1?report=genbank&log$=nucltop&blast_rank=47&RID=2A2TVR3E013","JN985740.1")
Crocuta crocuta voucher kc 131 clone 43 MHC class II antigen (MHC-DRB) gene, exon 2 and partial cds	Crocuta crocuta	246	246	96%	1e-60	89.64	198	=HYPERLINK("https://www.ncbi.nlm.nih.gov/nucleotide/HQ230598.1?report=genbank&log$=nucltop&blast_rank=48&RID=2A2TVR3E013","HQ230598.1")
Crocuta crocuta voucher kc 29 clone 37 MHC class II antigen (MHC-DRB) gene, exon 2 and partial cds	Crocuta crocuta	246	246	96%	1e-60	89.69	198	=HYPERLINK("https://www.ncbi.nlm.nih.gov/nucleotide/HQ230582.1?report=genbank&log$=nucltop&blast_rank=49&RID=2A2TVR3E013","HQ230582.1")
Helarctos malayanus MHC-DRBgene, exon 2, partial sequence, allele: Urml-DRB*02	Helarctos malayanus	246	246	97%	1e-60	89.29	249	=HYPERLINK("https://www.ncbi.nlm.nih.gov/nucleotide/AB490484.1?report=genbank&log$=nucltop&blast_rank=50&RID=2A2TVR3E013","AB490484.1")
Ailuropoda melanoleuca MHC class II antigen (Aime-DRB) gene, Aime-DRB*1 allele, exon 2 and partial cds	Ailuropoda melanoleuca	246	246	97%	1e-60	89.34	237	=HYPERLINK("https://www.ncbi.nlm.nih.gov/nucleotide/AY895155.1?report=genbank&log$=nucltop&blast_rank=51&RID=2A2TVR3E013","AY895155.1")
Hapalemur griseus griseus Hagg-DRB gene for MHC class II antigen, exon 2, partial cds, allele:Hagg-DRB*Wa05	Hapalemur griseus griseus	244	244	95%	5e-60	89.64	202	=HYPERLINK("https://www.ncbi.nlm.nih.gov/nucleotide/AB078293.1?report=genbank&log$=nucltop&blast_rank=52&RID=2A2TVR3E013","AB078293.1")
Tapirus indicus clone 2 MHC class II antigen (DRB) gene, partial cds	Tapirus indicus	243	243	98%	2e-59	89.00	308	=HYPERLINK("https://www.ncbi.nlm.nih.gov/nucleotide/MK432936.1?report=genbank&log$=nucltop&blast_rank=53&RID=2A2TVR3E013","MK432936.1")
Lemur catta MHC class II antigen DRB (Leca-DRB) gene, Leca-DRB*040 allele, partial cds	Lemur catta	243	243	96%	2e-59	89.18	202	=HYPERLINK("https://www.ncbi.nlm.nih.gov/nucleotide/KJ817239.1?report=genbank&log$=nucltop&blast_rank=54&RID=2A2TVR3E013","KJ817239.1")
Lemur catta MHC class II antigen DRB (Leca-DRB) gene, Leca-DRB*037 allele, partial cds	Lemur catta	243	243	96%	2e-59	89.23	202	=HYPERLINK("https://www.ncbi.nlm.nih.gov/nucleotide/KJ817236.1?report=genbank&log$=nucltop&blast_rank=55&RID=2A2TVR3E013","KJ817236.1")
Cebus olivaceus voucher MPEG:43767 MHC class II antigen (Ceol-DRB) gene, Ceol-DRB_7 allele, exon 2 and partial cds	Cebus olivaceus	243	243	98%	2e-59	88.83	248	=HYPERLINK("https://www.ncbi.nlm.nih.gov/nucleotide/MW677681.1?report=genbank&log$=nucltop&blast_rank=56&RID=2A2TVR3E013","MW677681.1")
Cebus albifrons voucher MPEG:36869 MHC class II antigen (Ceal-DRB) gene, Ceal-DRB_11 allele, exon 2 and partial cds	Cebus albifrons	243	243	98%	2e-59	88.83	248	=HYPERLINK("https://www.ncbi.nlm.nih.gov/nucleotide/MW677658.1?report=genbank&log$=nucltop&blast_rank=57&RID=2A2TVR3E013","MW677658.1")
Cebus imitator MHC class II antigen (Ceim-DRB) gene, Ceim-DRB_3 allele, exon 2 and partial cds	Cebus imitator	243	243	98%	2e-59	88.83	248	=HYPERLINK("https://www.ncbi.nlm.nih.gov/nucleotide/MW677639.1?report=genbank&log$=nucltop&blast_rank=58&RID=2A2TVR3E013","MW677639.1")
PREDICTED: Cebus imitator HLA class II histocompatibility antigen, DRB1 beta chain (LOC108300091), mRNA	Cebus imitator	243	243	98%	2e-59	88.83	1078	=HYPERLINK("https://www.ncbi.nlm.nih.gov/nucleotide/XM_037736210.1?report=genbank&log$=nucltop&blast_rank=59&RID=2A2TVR3E013","XM_037736210.1")
Crocuta crocuta clone 14_8 MHC class II antigen (Crcr-DQB) gene, partial cds	Crocuta crocuta	243	243	95%	2e-59	89.53	201	=HYPERLINK("https://www.ncbi.nlm.nih.gov/nucleotide/JN985766.1?report=genbank&log$=nucltop&blast_rank=60&RID=2A2TVR3E013","JN985766.1")
Ursus arctos MHC-DRBgene, exon 2, partial sequence, allele: Urar-DRB*13	Ursus arctos	243	243	96%	2e-59	89.18	267	=HYPERLINK("https://www.ncbi.nlm.nih.gov/nucleotide/AB490469.1?report=genbank&log$=nucltop&blast_rank=61&RID=2A2TVR3E013","AB490469.1")
Macaca fascicularis MHC class II antigen (Mafa-DRB) gene, Mafa-DRB-G119b allele, exon 2 and partial cds	Macaca fascicularis	243	243	98%	2e-59	88.94	246	=HYPERLINK("https://www.ncbi.nlm.nih.gov/nucleotide/EF175123.1?report=genbank&log$=nucltop&blast_rank=62&RID=2A2TVR3E013","EF175123.1")
Aotus nigriceps isolate 20456_1 MHC class II antigen beta chain (DRB) mRNA, DRB*W4701 allele, partial cds	Aotus nigriceps	243	243	98%	2e-59	88.89	255	=HYPERLINK("https://www.ncbi.nlm.nih.gov/nucleotide/AY563241.2?report=genbank&log$=nucltop&blast_rank=63&RID=2A2TVR3E013","AY563241.2")
Aotus sp. clone 20465-1 MHC class II antigen pseudogene mRNA, partial sequence	Aotus sp. (in: primates)	243	243	98%	2e-59	88.89	269	=HYPERLINK("https://www.ncbi.nlm.nih.gov/nucleotide/AY227066.1?report=genbank&log$=nucltop&blast_rank=64&RID=2A2TVR3E013","AY227066.1")
Microcebus myoxinus Mimy-DRB gene for MHC class II antigen, exon 2, partial cds, allele:Mimy-DRB*Wa04	Microcebus myoxinus	243	243	95%	2e-59	89.53	202	=HYPERLINK("https://www.ncbi.nlm.nih.gov/nucleotide/AB078291.1?report=genbank&log$=nucltop&blast_rank=65&RID=2A2TVR3E013","AB078291.1")
Alces alces isolate 5ny3a MHC class II antigen (MhcAlal-DRB1) gene, exon 2 and partial cds	Alces alces	243	243	98%	2e-59	88.83	249	=HYPERLINK("https://www.ncbi.nlm.nih.gov/nucleotide/AF043194.1?report=genbank&log$=nucltop&blast_rank=66&RID=2A2TVR3E013","AF043194.1")
Alces alces isolate 2ny3a MHC class II antigen (MhcAlal-DRB1) gene, exon 2 and partial cds	Alces alces	243	243	98%	2e-59	88.83	249	=HYPERLINK("https://www.ncbi.nlm.nih.gov/nucleotide/AF043193.1?report=genbank&log$=nucltop&blast_rank=67&RID=2A2TVR3E013","AF043193.1")
A.alces MHC class II DR-beta gene, exon 2 (ID:moose 58)	Alces alces alces	243	243	98%	2e-59	88.83	250	=HYPERLINK("https://www.ncbi.nlm.nih.gov/nucleotide/X83284.1?report=genbank&log$=nucltop&blast_rank=68&RID=2A2TVR3E013","X83284.1")
A.alces MHC class II DR-beta gene, exon 2 (ID:moose 41)	Alces alces alces	243	243	98%	2e-59	88.83	250	=HYPERLINK("https://www.ncbi.nlm.nih.gov/nucleotide/X83286.1?report=genbank&log$=nucltop&blast_rank=69&RID=2A2TVR3E013","X83286.1")
Aotus trivirgatus MHC class II DRB*W1301 gene, exon	Aotus trivirgatus	243	243	98%	2e-59	88.83	270	=HYPERLINK("https://www.ncbi.nlm.nih.gov/nucleotide/L12475.1?report=genbank&log$=nucltop&blast_rank=70&RID=2A2TVR3E013","L12475.1")
PREDICTED: Suricata suricatta HLA class II histocompatibility antigen, DR beta 5 chain-like (LOC115285024), mRNA	Suricata suricatta	241	241	97%	7e-59	88.78	326	=HYPERLINK("https://www.ncbi.nlm.nih.gov/nucleotide/XM_029931441.1?report=genbank&log$=nucltop&blast_rank=71&RID=2A2TVR3E013","XM_029931441.1")
Rhinolophus ferrumequinum isolate Rhef34 MHC class II antigen (Rhfe-DRB) gene, partial cds	Rhinolophus ferrumequinum	241	241	97%	7e-59	88.78	270	=HYPERLINK("https://www.ncbi.nlm.nih.gov/nucleotide/OM066705.1?report=genbank&log$=nucltop&blast_rank=72&RID=2A2TVR3E013","OM066705.1")
Crocuta crocuta clone 62_2b MHC class II antigen (Crcr-DRB) gene, exon 2 and partial cds	Crocuta crocuta	241	241	96%	7e-59	89.18	201	=HYPERLINK("https://www.ncbi.nlm.nih.gov/nucleotide/JN985762.1?report=genbank&log$=nucltop&blast_rank=73&RID=2A2TVR3E013","JN985762.1")
Crocuta crocuta clone 28_7 MHC class II antigen (Crcr-DRB) gene, exon 2 and partial cds	Crocuta crocuta	241	241	96%	7e-59	89.12	201	=HYPERLINK("https://www.ncbi.nlm.nih.gov/nucleotide/JN985760.1?report=genbank&log$=nucltop&blast_rank=74&RID=2A2TVR3E013","JN985760.1")
Crocuta crocuta clone 11_6 MHC class II antigen (Crcr-DRB) gene, exon 2 and partial cds	Crocuta crocuta	241	241	96%	7e-59	89.12	201	=HYPERLINK("https://www.ncbi.nlm.nih.gov/nucleotide/JN985759.1?report=genbank&log$=nucltop&blast_rank=75&RID=2A2TVR3E013","JN985759.1")
Crocuta crocuta clone 9_10 MHC class II antigen (Crcr-DRB) gene, exon 2 and partial cds	Crocuta crocuta	241	241	96%	7e-59	89.12	201	=HYPERLINK("https://www.ncbi.nlm.nih.gov/nucleotide/JN985756.1?report=genbank&log$=nucltop&blast_rank=76&RID=2A2TVR3E013","JN985756.1")
Crocuta crocuta clone 66_6 MHC class II antigen (Crcr-DRB) gene, exon 2 and partial cds	Crocuta crocuta	241	241	96%	7e-59	89.12	201	=HYPERLINK("https://www.ncbi.nlm.nih.gov/nucleotide/JN985752.1?report=genbank&log$=nucltop&blast_rank=77&RID=2A2TVR3E013","JN985752.1")
Crocuta crocuta clone 64_9 MHC class II antigen (Crcr-DRB) gene, exon 2 and partial cds	Crocuta crocuta	241	241	96%	7e-59	89.12	201	=HYPERLINK("https://www.ncbi.nlm.nih.gov/nucleotide/JN985751.1?report=genbank&log$=nucltop&blast_rank=78&RID=2A2TVR3E013","JN985751.1")
Mephitis mephitis isolate MemeDRB3 MHC class II antigen (Meme-DRB) gene, partial cds	Mephitis mephitis	241	241	97%	7e-59	88.78	227	=HYPERLINK("https://www.ncbi.nlm.nih.gov/nucleotide/JN193537.1?report=genbank&log$=nucltop&blast_rank=79&RID=2A2TVR3E013","JN193537.1")
Crocuta crocuta clone 33_1b MHC class II antigen (Crcr-DRB) gene, exon 2 and partial cds	Crocuta crocuta	241	241	96%	7e-59	89.18	201	=HYPERLINK("https://www.ncbi.nlm.nih.gov/nucleotide/JN985749.1?report=genbank&log$=nucltop&blast_rank=80&RID=2A2TVR3E013","JN985749.1")
Hyaena hyaena voucher sf120 clone 7 MHC class II antigen (MHC-DRB) gene, exon 2 and partial cds	Hyaena hyaena	241	241	96%	7e-59	89.18	198	=HYPERLINK("https://www.ncbi.nlm.nih.gov/nucleotide/HQ230640.1?report=genbank&log$=nucltop&blast_rank=81&RID=2A2TVR3E013","HQ230640.1")
Alces alces isolate 6ny3a MHC class II antigen (MhcAlal-DRB1) gene, exon 2 and partial cds	Alces alces	241	241	97%	7e-59	88.78	249	=HYPERLINK("https://www.ncbi.nlm.nih.gov/nucleotide/AF043190.1?report=genbank&log$=nucltop&blast_rank=82&RID=2A2TVR3E013","AF043190.1")
Alces alces isolate 11ny3a MHC class II antigen (MhcAlal-DRB1) gene, exon 2 and partial cds	Alces alces	241	241	97%	7e-59	88.78	249	=HYPERLINK("https://www.ncbi.nlm.nih.gov/nucleotide/AF043191.1?report=genbank&log$=nucltop&blast_rank=83&RID=2A2TVR3E013","AF043191.1")
A.alces MHC class II DR-beta gene, exon 2 (ID:moose 60)	Alces alces alces	241	241	97%	7e-59	88.78	250	=HYPERLINK("https://www.ncbi.nlm.nih.gov/nucleotide/X83282.1?report=genbank&log$=nucltop&blast_rank=84&RID=2A2TVR3E013","X83282.1")
A.alces MHC class II DR-beta gene, exon 2 (ID:moose 37)	Alces alces alces	241	241	97%	7e-59	88.78	250	=HYPERLINK("https://www.ncbi.nlm.nih.gov/nucleotide/X83281.1?report=genbank&log$=nucltop&blast_rank=85&RID=2A2TVR3E013","X83281.1")
A.alces MHC class II DR-beta gene, exon 2 (ID:moose 6)	Alces alces alces	241	241	97%	7e-59	88.78	250	=HYPERLINK("https://www.ncbi.nlm.nih.gov/nucleotide/X83278.1?report=genbank&log$=nucltop&blast_rank=86&RID=2A2TVR3E013","X83278.1")
A.alces MHC class II DR-beta gene (exon 2)	Alces alces alces	241	241	97%	7e-59	88.78	250	=HYPERLINK("https://www.ncbi.nlm.nih.gov/nucleotide/X82398.1?report=genbank&log$=nucltop&blast_rank=87&RID=2A2TVR3E013","X82398.1")
PREDICTED: Physeter catodon DLA class II histocompatibility antigen, DR-1 beta chain-like (LOC102973764), transcript variant X2, mRNA	Physeter catodon	239	239	97%	2e-58	88.83	1179	=HYPERLINK("https://www.ncbi.nlm.nih.gov/nucleotide/XM_024121958.3?report=genbank&log$=nucltop&blast_rank=88&RID=2A2TVR3E013","XM_024121958.3")
PREDICTED: Physeter catodon DLA class II histocompatibility antigen, DR-1 beta chain-like (LOC102973764), transcript variant X1, mRNA	Physeter catodon	239	239	97%	2e-58	88.83	1192	=HYPERLINK("https://www.ncbi.nlm.nih.gov/nucleotide/XM_024121957.3?report=genbank&log$=nucltop&blast_rank=89&RID=2A2TVR3E013","XM_024121957.3")
Hapalemur griseus alaotrensis Haga-DRB gene for MHC class II antigen, exon 2, partial cds, allele:Haga-DRB*We01	Hapalemur griseus alaotrensis	239	239	95%	2e-58	89.06	202	=HYPERLINK("https://www.ncbi.nlm.nih.gov/nucleotide/AB078327.1?report=genbank&log$=nucltop&blast_rank=90&RID=2A2TVR3E013","AB078327.1")
Propithecus verreauxi verreauxi Prvv-DRB gene for MHC class II antigen, exon 2, partial cds, allele:Prvv-DRB*We02	Propithecus verreauxi verreauxi	239	239	95%	2e-58	89.06	202	=HYPERLINK("https://www.ncbi.nlm.nih.gov/nucleotide/AB078318.1?report=genbank&log$=nucltop&blast_rank=91&RID=2A2TVR3E013","AB078318.1")
Eulemur macaco flavifrons Eumf-DRB gene for MHC class II antigen, exon 2, partial cds, allele:Eumf-DRB*We01	Eulemur flavifrons	239	239	95%	2e-58	89.06	202	=HYPERLINK("https://www.ncbi.nlm.nih.gov/nucleotide/AB078213.1?report=genbank&log$=nucltop&blast_rank=92&RID=2A2TVR3E013","AB078213.1")
Hapalemur aureus Haau-DRB gene for MHC class II antigen, exon 2, partial cds, allele:Haau-DRB*Wb01	Hapalemur aureus	239	239	95%	2e-58	89.12	202	=HYPERLINK("https://www.ncbi.nlm.nih.gov/nucleotide/AB078200.1?report=genbank&log$=nucltop&blast_rank=93&RID=2A2TVR3E013","AB078200.1")
PREDICTED: Ursus arctos DLA class II histocompatibility antigen, DR-1 beta chain (LOC113243775), transcript variant X2, mRNA	Ursus arctos	237	237	96%	9e-58	88.66	1227	=HYPERLINK("https://www.ncbi.nlm.nih.gov/nucleotide/XM_026482609.4?report=genbank&log$=nucltop&blast_rank=94&RID=2A2TVR3E013","XM_026482609.4")
PREDICTED: Ursus arctos DLA class II histocompatibility antigen, DR-1 beta chain (LOC113243775), transcript variant X1, mRNA	Ursus arctos	237	237	96%	9e-58	88.66	1521	=HYPERLINK("https://www.ncbi.nlm.nih.gov/nucleotide/XM_057304893.1?report=genbank&log$=nucltop&blast_rank=95&RID=2A2TVR3E013","XM_057304893.1")
PREDICTED: Ceratotherium simum simum DLA class II histocompatibility antigen, DR-1 beta chain-like (LOC101404350), transcript variant X5, mRNA	Ceratotherium simum simum	237	237	98%	9e-58	88.32	803	=HYPERLINK("https://www.ncbi.nlm.nih.gov/nucleotide/XM_014782849.1?report=genbank&log$=nucltop&blast_rank=96&RID=2A2TVR3E013","XM_014782849.1")
PREDICTED: Ceratotherium simum simum DLA class II histocompatibility antigen, DR-1 beta chain-like (LOC101404350), transcript variant X4, mRNA	Ceratotherium simum simum	237	237	98%	9e-58	88.32	863	=HYPERLINK("https://www.ncbi.nlm.nih.gov/nucleotide/XM_014782848.1?report=genbank&log$=nucltop&blast_rank=97&RID=2A2TVR3E013","XM_014782848.1")
PREDICTED: Ceratotherium simum simum DLA class II histocompatibility antigen, DR-1 beta chain-like (LOC101404350), transcript variant X3, misc_RNA	Ceratotherium simum simum	237	237	98%	9e-58	88.32	1038	=HYPERLINK("https://www.ncbi.nlm.nih.gov/nucleotide/XR_001390243.1?report=genbank&log$=nucltop&blast_rank=98&RID=2A2TVR3E013","XR_001390243.1")
PREDICTED: Ceratotherium simum simum DLA class II histocompatibility antigen, DR-1 beta chain-like (LOC101404350), transcript variant X2, mRNA	Ceratotherium simum simum	237	237	98%	9e-58	88.32	1093	=HYPERLINK("https://www.ncbi.nlm.nih.gov/nucleotide/XM_004424300.2?report=genbank&log$=nucltop&blast_rank=99&RID=2A2TVR3E013","XM_004424300.2")
PREDICTED: Ceratotherium simum simum DLA class II histocompatibility antigen, DR-1 beta chain-like (LOC101404350), transcript variant X1, mRNA	Ceratotherium simum simum	237	237	98%	9e-58	88.32	992	=HYPERLINK("https://www.ncbi.nlm.nih.gov/nucleotide/XM_014782847.1?report=genbank&log$=nucltop&blast_rank=100&RID=2A2TVR3E013","XM_014782847.1")
