## Supplementary material for "Characterization of both major histocompatibility complex classes in a wild social mammal: the banded mongoose": Blast results - MHCII DRB exon 2: 2A2TVR3E013-Alignment-Descriptions Query 13 - Mumu-DRB_16.csv

Description	Scientific Name	Max Score	Total Score	Query Cover	E value	Per. ident	Acc. Len	Accession
Crocuta crocuta clone 5_1 MHC class II antigen (Crcr-DRB) gene, exon 2 and partial cds	Crocuta crocuta	243	243	95%	2e-59	89.58	201	=HYPERLINK("https://www.ncbi.nlm.nih.gov/nucleotide/JN985741.1?report=genbank&log$=nucltop&blast_rank=1&RID=2A2TVR3E013","JN985741.1")
Homo sapiens isolate 202319734 MHC class II antigen (HLA-DRB3) gene, HLA-DRB3*02var allele, complete cds	Homo sapiens	239	239	100%	2e-58	88.06	1301	=HYPERLINK("https://www.ncbi.nlm.nih.gov/nucleotide/PP133354.1?report=genbank&log$=nucltop&blast_rank=2&RID=2A2TVR3E013","PP133354.1")
Homo sapiens clone DRB3_113247_00856 MHC class II antigen (HLA-DRB3) gene, exons 2 and 3 and partial cds	Homo sapiens	239	239	100%	2e-58	88.06	652	=HYPERLINK("https://www.ncbi.nlm.nih.gov/nucleotide/OL813369.1?report=genbank&log$=nucltop&blast_rank=3&RID=2A2TVR3E013","OL813369.1")
Homo sapiens clone DRB3_113247_00855 MHC class II antigen (HLA-DRB3) gene, exons 2 and 3 and partial cds	Homo sapiens	239	239	100%	2e-58	88.06	652	=HYPERLINK("https://www.ncbi.nlm.nih.gov/nucleotide/OL813368.1?report=genbank&log$=nucltop&blast_rank=4&RID=2A2TVR3E013","OL813368.1")
Homo sapiens clone DRB3_113247_00854 MHC class II antigen (HLA-DRB3) gene, exons 2 and 3 and partial cds	Homo sapiens	239	239	100%	2e-58	88.06	652	=HYPERLINK("https://www.ncbi.nlm.nih.gov/nucleotide/OL813367.1?report=genbank&log$=nucltop&blast_rank=5&RID=2A2TVR3E013","OL813367.1")
Homo sapiens clone DRB3_113247_00853 MHC class II antigen (HLA-DRB3) gene, exons 2 and 3 and partial cds	Homo sapiens	239	239	100%	2e-58	88.06	652	=HYPERLINK("https://www.ncbi.nlm.nih.gov/nucleotide/OL813366.1?report=genbank&log$=nucltop&blast_rank=6&RID=2A2TVR3E013","OL813366.1")
Homo sapiens clone DRB3_113247_00852 MHC class II antigen (HLA-DRB3) gene, exons 2 and 3 and partial cds	Homo sapiens	239	239	100%	2e-58	88.06	652	=HYPERLINK("https://www.ncbi.nlm.nih.gov/nucleotide/OL813365.1?report=genbank&log$=nucltop&blast_rank=7&RID=2A2TVR3E013","OL813365.1")
Pan troglodytes verus mRNA for MHC class II DRB antigen (mhc-DRB gene), DRB1*0302 allele, isolate Laurens	Pan troglodytes verus	239	239	100%	2e-58	88.06	801	=HYPERLINK("https://www.ncbi.nlm.nih.gov/nucleotide/FN424198.1?report=genbank&log$=nucltop&blast_rank=8&RID=2A2TVR3E013","FN424198.1")
Homo sapiens MHC class II antigen (HLA) gene, HLA-DRB3*0209 allele, partial cds	Homo sapiens	239	239	100%	2e-58	88.06	270	=HYPERLINK("https://www.ncbi.nlm.nih.gov/nucleotide/AF148518.1?report=genbank&log$=nucltop&blast_rank=9&RID=2A2TVR3E013","AF148518.1")
Homo sapiens MHC class II antigen HLA-DRB3 gene, exon 2 and partial cds	Homo sapiens	239	239	100%	2e-58	88.06	257	=HYPERLINK("https://www.ncbi.nlm.nih.gov/nucleotide/AF132810.1?report=genbank&log$=nucltop&blast_rank=10&RID=2A2TVR3E013","AF132810.1")
Pan troglodytes MHC DRB1*0302 gene, exon 2	Pan troglodytes	239	239	100%	2e-58	88.06	270	=HYPERLINK("https://www.ncbi.nlm.nih.gov/nucleotide/M94938.1?report=genbank&log$=nucltop&blast_rank=11&RID=2A2TVR3E013","M94938.1")
Pan troglodytes MHC class II DR-beta-3*0209 (DRB3*0209) gene, partial cds	Pan troglodytes	239	239	97%	2e-58	88.72	246	=HYPERLINK("https://www.ncbi.nlm.nih.gov/nucleotide/M96094.1?report=genbank&log$=nucltop&blast_rank=12&RID=2A2TVR3E013","M96094.1")
Pan troglodytes MHC class II DR-beta-1*0302 (DRB1*0302) gene, partial cds	Pan troglodytes	239	239	100%	2e-58	88.06	246	=HYPERLINK("https://www.ncbi.nlm.nih.gov/nucleotide/M96081.1?report=genbank&log$=nucltop&blast_rank=13&RID=2A2TVR3E013","M96081.1")
Macaca fuscata DRB gene for MHC class II antigen, partial cds, note: Mafu-23	Macaca fuscata fuscata	237	237	99%	9e-58	88.00	237	=HYPERLINK("https://www.ncbi.nlm.nih.gov/nucleotide/AB253352.1?report=genbank&log$=nucltop&blast_rank=14&RID=2A2TVR3E013","AB253352.1")
Homo sapiens clone DRB3_112138_00409 MHC class II antigen (HLA-DRB3) gene, exons 2 and 3 and partial cds	Homo sapiens	235	235	97%	3e-57	88.27	652	=HYPERLINK("https://www.ncbi.nlm.nih.gov/nucleotide/MK058628.1?report=genbank&log$=nucltop&blast_rank=15&RID=2A2TVR3E013","MK058628.1")
Homo sapiens clone DRB3_112138_00391 MHC class II antigen (HLA-DRB3) gene, exon 2 and partial cds	Homo sapiens	235	235	97%	3e-57	88.27	270	=HYPERLINK("https://www.ncbi.nlm.nih.gov/nucleotide/MK058610.1?report=genbank&log$=nucltop&blast_rank=16&RID=2A2TVR3E013","MK058610.1")
Homo sapiens clone DRB3_112071_00377 MHC class II antigen (HLA-DRB3) gene, exon 2 and partial cds	Homo sapiens	235	235	97%	3e-57	88.27	270	=HYPERLINK("https://www.ncbi.nlm.nih.gov/nucleotide/MH779167.1?report=genbank&log$=nucltop&blast_rank=17&RID=2A2TVR3E013","MH779167.1")
Homo sapiens clone DRB3_111960_00338 MHC class II antigen (HLA-DRB3) gene, exon 2 and partial cds	Homo sapiens	235	235	97%	3e-57	88.27	270	=HYPERLINK("https://www.ncbi.nlm.nih.gov/nucleotide/MH347717.1?report=genbank&log$=nucltop&blast_rank=18&RID=2A2TVR3E013","MH347717.1")
Homo sapiens clone DRB3_111915_00327 MHC class II antigen (HLA-DRB3) gene, exon 2 and partial cds	Homo sapiens	235	235	97%	3e-57	88.27	270	=HYPERLINK("https://www.ncbi.nlm.nih.gov/nucleotide/MH173587.1?report=genbank&log$=nucltop&blast_rank=19&RID=2A2TVR3E013","MH173587.1")
Homo sapiens clone DRB3_113247_00799 MHC class II antigen (HLA-DRB3) gene, exons 2 and 3 and partial cds	Homo sapiens	235	235	97%	3e-57	88.27	652	=HYPERLINK("https://www.ncbi.nlm.nih.gov/nucleotide/OL813312.1?report=genbank&log$=nucltop&blast_rank=20&RID=2A2TVR3E013","OL813312.1")
Homo sapiens MHC class II antigen (HLA-DRB3) mRNA, HLA-DRB3*03 allele, partial cds	Homo sapiens	235	235	97%	3e-57	88.27	552	=HYPERLINK("https://www.ncbi.nlm.nih.gov/nucleotide/MZ546790.1?report=genbank&log$=nucltop&blast_rank=21&RID=2A2TVR3E013","MZ546790.1")
Homo sapiens clone DRB3_113111_00709 MHC class II antigen (HLA-DRB3) gene, exons 2 through 6 and partial cds	Homo sapiens	235	235	97%	3e-57	88.27	1101	=HYPERLINK("https://www.ncbi.nlm.nih.gov/nucleotide/MZ474555.1?report=genbank&log$=nucltop&blast_rank=22&RID=2A2TVR3E013","MZ474555.1")
Homo sapiens clone DRB3_112947_00685 MHC class II antigen (HLA-DRB3) gene, exons 2 and 3 and partial cds	Homo sapiens	235	235	97%	3e-57	88.27	652	=HYPERLINK("https://www.ncbi.nlm.nih.gov/nucleotide/MW367404.1?report=genbank&log$=nucltop&blast_rank=23&RID=2A2TVR3E013","MW367404.1")
Homo sapiens clone DRB3_111656_00197 MHC class II antigen (HLA-DRB3) gene, HLA-DRB3*02:51 allele, exon 2 and partial cds	Homo sapiens	233	233	100%	1e-56	87.56	270	=HYPERLINK("https://www.ncbi.nlm.nih.gov/nucleotide/KY264009.1?report=genbank&log$=nucltop&blast_rank=24&RID=2A2TVR3E013","KY264009.1")
Homo sapiens clone DRB3_111630_00191 MHC class II antigen (HLA-DRB3) gene, HLA-DRB3*02:51 allele, exon 2 and partial cds	Homo sapiens	233	233	100%	1e-56	87.56	270	=HYPERLINK("https://www.ncbi.nlm.nih.gov/nucleotide/KY069169.1?report=genbank&log$=nucltop&blast_rank=25&RID=2A2TVR3E013","KY069169.1")
Homo sapiens clone DRB3_111630_00189 MHC class II antigen (HLA-DRB3) gene, HLA-DRB3*02:51 allele, exon 2 and partial cds	Homo sapiens	233	233	100%	1e-56	87.56	270	=HYPERLINK("https://www.ncbi.nlm.nih.gov/nucleotide/KY069167.1?report=genbank&log$=nucltop&blast_rank=26&RID=2A2TVR3E013","KY069167.1")
Homo sapiens clone DRB3_111622_00183 MHC class II antigen (HLA-DRB3) gene, exon 2 and partial cds	Homo sapiens	233	233	100%	1e-56	87.56	270	=HYPERLINK("https://www.ncbi.nlm.nih.gov/nucleotide/KY038559.1?report=genbank&log$=nucltop&blast_rank=27&RID=2A2TVR3E013","KY038559.1")
Homo sapiens clone DRB3_111606_00179 MHC class II antigen (HLA-DRB3) gene, exon 2 and partial cds	Homo sapiens	233	233	100%	1e-56	87.56	270	=HYPERLINK("https://www.ncbi.nlm.nih.gov/nucleotide/KX977468.1?report=genbank&log$=nucltop&blast_rank=28&RID=2A2TVR3E013","KX977468.1")
Homo sapiens clone DRB3_111597_00178 MHC class II antigen (HLA-DRB3) gene, exon 2 and partial cds	Homo sapiens	233	233	100%	1e-56	87.56	270	=HYPERLINK("https://www.ncbi.nlm.nih.gov/nucleotide/KX944260.1?report=genbank&log$=nucltop&blast_rank=29&RID=2A2TVR3E013","KX944260.1")
Homo sapiens clone DRB3_111478_00007 MHC class II antigen (HLA-DRB3) gene, exon 2 and partial cds	Homo sapiens	233	233	100%	1e-56	87.56	270	=HYPERLINK("https://www.ncbi.nlm.nih.gov/nucleotide/KX266796.1?report=genbank&log$=nucltop&blast_rank=30&RID=2A2TVR3E013","KX266796.1")
Homo sapiens clone DRB3_111442_00105 MHC class II antigen (HLA-DRB3) gene, exon 2 and partial cds	Homo sapiens	233	233	100%	1e-56	87.56	270	=HYPERLINK("https://www.ncbi.nlm.nih.gov/nucleotide/KU992568.1?report=genbank&log$=nucltop&blast_rank=31&RID=2A2TVR3E013","KU992568.1")
Homo sapiens clone DRB3_111442_00090 MHC class II antigen (HLA-DRB3) gene, exon 2 and partial cds	Homo sapiens	233	233	100%	1e-56	87.56	270	=HYPERLINK("https://www.ncbi.nlm.nih.gov/nucleotide/KU992553.1?report=genbank&log$=nucltop&blast_rank=32&RID=2A2TVR3E013","KU992553.1")
Homo sapiens clone DRB3_111442_00073 MHC class II antigen (HLA-DRB3) gene, exon 2 and partial cds	Homo sapiens	233	233	100%	1e-56	87.56	270	=HYPERLINK("https://www.ncbi.nlm.nih.gov/nucleotide/KU992536.1?report=genbank&log$=nucltop&blast_rank=33&RID=2A2TVR3E013","KU992536.1")
Homo sapiens clone DRB3_111442_00069 MHC class II antigen (HLA-DRB3) gene, exon 2 and partial cds	Homo sapiens	233	233	100%	1e-56	87.56	270	=HYPERLINK("https://www.ncbi.nlm.nih.gov/nucleotide/KU992532.1?report=genbank&log$=nucltop&blast_rank=34&RID=2A2TVR3E013","KU992532.1")
Homo sapiens clone DRB3_111442_00067 MHC class II antigen (HLA-DRB3) gene, exon 2 and partial cds	Homo sapiens	233	233	100%	1e-56	87.56	270	=HYPERLINK("https://www.ncbi.nlm.nih.gov/nucleotide/KU992530.1?report=genbank&log$=nucltop&blast_rank=35&RID=2A2TVR3E013","KU992530.1")
Homo sapiens clone DRB3_111442_00066 MHC class II antigen (HLA-DRB3) gene, exon 2 and partial cds	Homo sapiens	233	233	100%	1e-56	87.56	270	=HYPERLINK("https://www.ncbi.nlm.nih.gov/nucleotide/KU992529.1?report=genbank&log$=nucltop&blast_rank=36&RID=2A2TVR3E013","KU992529.1")
Homo sapiens clone DRB3_111391_00032 MHC class II antigen (HLA-DRB3) gene, exon 2 and partial cds	Homo sapiens	233	233	100%	1e-56	87.56	270	=HYPERLINK("https://www.ncbi.nlm.nih.gov/nucleotide/KU668817.1?report=genbank&log$=nucltop&blast_rank=37&RID=2A2TVR3E013","KU668817.1")
Homo sapiens clone DRB3_111368_00027 MHC class II antigen (HLA-DRB3) gene, exon 2 and partial cds	Homo sapiens	233	233	100%	1e-56	87.56	270	=HYPERLINK("https://www.ncbi.nlm.nih.gov/nucleotide/KU360768.1?report=genbank&log$=nucltop&blast_rank=38&RID=2A2TVR3E013","KU360768.1")
Homo sapiens MHC class II antigen (DRB3) gene, DRB3*02:51extended allele, exons 2 and 3 and partial cds	Homo sapiens	233	233	100%	1e-56	87.56	3720	=HYPERLINK("https://www.ncbi.nlm.nih.gov/nucleotide/OP615967.1?report=genbank&log$=nucltop&blast_rank=39&RID=2A2TVR3E013","OP615967.1")
Homo sapiens clone DRB3_113247_00961 MHC class II antigen (HLA-DRB3) gene, exons 2 and 3 and partial cds	Homo sapiens	233	233	100%	1e-56	87.56	652	=HYPERLINK("https://www.ncbi.nlm.nih.gov/nucleotide/OL813474.1?report=genbank&log$=nucltop&blast_rank=40&RID=2A2TVR3E013","OL813474.1")
Homo sapiens clone DRB3_113247_00958 MHC class II antigen (HLA-DRB3) gene, exons 2 and 3 and partial cds	Homo sapiens	233	233	100%	1e-56	87.56	652	=HYPERLINK("https://www.ncbi.nlm.nih.gov/nucleotide/OL813471.1?report=genbank&log$=nucltop&blast_rank=41&RID=2A2TVR3E013","OL813471.1")
Homo sapiens clone DRB3_113247_00957 MHC class II antigen (HLA-DRB3) gene, exons 2 and 3 and partial cds	Homo sapiens	233	233	100%	1e-56	87.56	652	=HYPERLINK("https://www.ncbi.nlm.nih.gov/nucleotide/OL813470.1?report=genbank&log$=nucltop&blast_rank=42&RID=2A2TVR3E013","OL813470.1")
Homo sapiens clone DRB3_113247_00942 MHC class II antigen (HLA-DRB3) gene, exons 2 and 3 and partial cds	Homo sapiens	233	233	100%	1e-56	87.56	652	=HYPERLINK("https://www.ncbi.nlm.nih.gov/nucleotide/OL813455.1?report=genbank&log$=nucltop&blast_rank=43&RID=2A2TVR3E013","OL813455.1")
Homo sapiens clone DRB3_113247_00941 MHC class II antigen (HLA-DRB3) gene, exons 2 and 3 and partial cds	Homo sapiens	233	233	100%	1e-56	87.56	652	=HYPERLINK("https://www.ncbi.nlm.nih.gov/nucleotide/OL813454.1?report=genbank&log$=nucltop&blast_rank=44&RID=2A2TVR3E013","OL813454.1")
Homo sapiens clone DRB3_113247_00940 MHC class II antigen (HLA-DRB3) gene, exons 2 and 3 and partial cds	Homo sapiens	233	233	100%	1e-56	87.56	652	=HYPERLINK("https://www.ncbi.nlm.nih.gov/nucleotide/OL813453.1?report=genbank&log$=nucltop&blast_rank=45&RID=2A2TVR3E013","OL813453.1")
Homo sapiens clone DRB3_113247_00939 MHC class II antigen (HLA-DRB3) gene, exons 2 and 3 and partial cds	Homo sapiens	233	233	100%	1e-56	87.56	652	=HYPERLINK("https://www.ncbi.nlm.nih.gov/nucleotide/OL813452.1?report=genbank&log$=nucltop&blast_rank=46&RID=2A2TVR3E013","OL813452.1")
Homo sapiens clone DRB3_113247_00938 MHC class II antigen (HLA-DRB3) gene, exons 2 and 3 and partial cds	Homo sapiens	233	233	100%	1e-56	87.56	652	=HYPERLINK("https://www.ncbi.nlm.nih.gov/nucleotide/OL813451.1?report=genbank&log$=nucltop&blast_rank=47&RID=2A2TVR3E013","OL813451.1")
Homo sapiens clone DRB3_113247_00937 MHC class II antigen (HLA-DRB3) gene, exons 2 and 3 and partial cds	Homo sapiens	233	233	100%	1e-56	87.56	652	=HYPERLINK("https://www.ncbi.nlm.nih.gov/nucleotide/OL813450.1?report=genbank&log$=nucltop&blast_rank=48&RID=2A2TVR3E013","OL813450.1")
Homo sapiens clone DRB3_113247_00914 MHC class II antigen (HLA-DRB3) gene, exons 2 and 3 and partial cds	Homo sapiens	233	233	100%	1e-56	87.56	652	=HYPERLINK("https://www.ncbi.nlm.nih.gov/nucleotide/OL813427.1?report=genbank&log$=nucltop&blast_rank=49&RID=2A2TVR3E013","OL813427.1")
Homo sapiens clone DRB3_113247_00913 MHC class II antigen (HLA-DRB3) gene, exons 2 and 3 and partial cds	Homo sapiens	233	233	100%	1e-56	87.56	652	=HYPERLINK("https://www.ncbi.nlm.nih.gov/nucleotide/OL813426.1?report=genbank&log$=nucltop&blast_rank=50&RID=2A2TVR3E013","OL813426.1")
Homo sapiens clone DRB3_113247_00912 MHC class II antigen (HLA-DRB3) gene, exons 2 and 3 and partial cds	Homo sapiens	233	233	100%	1e-56	87.56	652	=HYPERLINK("https://www.ncbi.nlm.nih.gov/nucleotide/OL813425.1?report=genbank&log$=nucltop&blast_rank=51&RID=2A2TVR3E013","OL813425.1")
Homo sapiens clone DRB3_113247_00900 MHC class II antigen (HLA-DRB3) gene, exons 2 and 3 and partial cds	Homo sapiens	233	233	100%	1e-56	87.56	652	=HYPERLINK("https://www.ncbi.nlm.nih.gov/nucleotide/OL813413.1?report=genbank&log$=nucltop&blast_rank=52&RID=2A2TVR3E013","OL813413.1")
Homo sapiens clone DRB3_113247_00899 MHC class II antigen (HLA-DRB3) gene, exons 2 and 3 and partial cds	Homo sapiens	233	233	100%	1e-56	87.56	652	=HYPERLINK("https://www.ncbi.nlm.nih.gov/nucleotide/OL813412.1?report=genbank&log$=nucltop&blast_rank=53&RID=2A2TVR3E013","OL813412.1")
Homo sapiens clone DRB3_113247_00898 MHC class II antigen (HLA-DRB3) gene, exons 2 and 3 and partial cds	Homo sapiens	233	233	100%	1e-56	87.56	652	=HYPERLINK("https://www.ncbi.nlm.nih.gov/nucleotide/OL813411.1?report=genbank&log$=nucltop&blast_rank=54&RID=2A2TVR3E013","OL813411.1")
Homo sapiens clone DRB3_113247_00897 MHC class II antigen (HLA-DRB3) gene, exons 2 and 3 and partial cds	Homo sapiens	233	233	100%	1e-56	87.56	652	=HYPERLINK("https://www.ncbi.nlm.nih.gov/nucleotide/OL813410.1?report=genbank&log$=nucltop&blast_rank=55&RID=2A2TVR3E013","OL813410.1")
Homo sapiens clone DRB3_113247_00896 MHC class II antigen (HLA-DRB3) gene, exons 2 and 3 and partial cds	Homo sapiens	233	233	100%	1e-56	87.56	652	=HYPERLINK("https://www.ncbi.nlm.nih.gov/nucleotide/OL813409.1?report=genbank&log$=nucltop&blast_rank=56&RID=2A2TVR3E013","OL813409.1")
Homo sapiens clone DRB3_113247_00895 MHC class II antigen (HLA-DRB3) gene, exons 2 and 3 and partial cds	Homo sapiens	233	233	100%	1e-56	87.56	652	=HYPERLINK("https://www.ncbi.nlm.nih.gov/nucleotide/OL813408.1?report=genbank&log$=nucltop&blast_rank=57&RID=2A2TVR3E013","OL813408.1")
Homo sapiens clone DRB3_113247_00894 MHC class II antigen (HLA-DRB3) gene, exons 2 and 3 and partial cds	Homo sapiens	233	233	100%	1e-56	87.56	652	=HYPERLINK("https://www.ncbi.nlm.nih.gov/nucleotide/OL813407.1?report=genbank&log$=nucltop&blast_rank=58&RID=2A2TVR3E013","OL813407.1")
Homo sapiens clone DRB3_113247_00863 MHC class II antigen (HLA-DRB3) gene, exons 2 and 3 and partial cds	Homo sapiens	233	233	100%	1e-56	87.56	652	=HYPERLINK("https://www.ncbi.nlm.nih.gov/nucleotide/OL813376.1?report=genbank&log$=nucltop&blast_rank=59&RID=2A2TVR3E013","OL813376.1")
Homo sapiens clone DRB3_113247_00777 MHC class II antigen (HLA-DRB3) gene, exons 2 and 3 and partial cds	Homo sapiens	233	233	100%	1e-56	87.56	652	=HYPERLINK("https://www.ncbi.nlm.nih.gov/nucleotide/OL813290.1?report=genbank&log$=nucltop&blast_rank=60&RID=2A2TVR3E013","OL813290.1")
Homo sapiens clone DRB3_113247_00739 MHC class II antigen (HLA-DRB3) gene, exons 2 and 3 and partial cds	Homo sapiens	233	233	100%	1e-56	87.56	652	=HYPERLINK("https://www.ncbi.nlm.nih.gov/nucleotide/OL813252.1?report=genbank&log$=nucltop&blast_rank=61&RID=2A2TVR3E013","OL813252.1")
Homo sapiens MHC class II antigen (HLA-DRB3) gene, HLA-DRB3*02:25extended allele, complete cds	Homo sapiens	233	233	100%	1e-56	87.56	1301	=HYPERLINK("https://www.ncbi.nlm.nih.gov/nucleotide/OP270713.1?report=genbank&log$=nucltop&blast_rank=62&RID=2A2TVR3E013","OP270713.1")
Homo sapiens clone DRB3_113140_00722 MHC class II antigen (HLA-DRB3) gene, exon 2 and partial cds	Homo sapiens	233	233	100%	1e-56	87.56	270	=HYPERLINK("https://www.ncbi.nlm.nih.gov/nucleotide/MZ675688.1?report=genbank&log$=nucltop&blast_rank=63&RID=2A2TVR3E013","MZ675688.1")
Homo sapiens clone DRB3_112822_00656 MHC class II antigen (HLA-DRB3) gene, exon 2 and partial cds	Homo sapiens	233	233	100%	1e-56	87.56	270	=HYPERLINK("https://www.ncbi.nlm.nih.gov/nucleotide/MT885489.1?report=genbank&log$=nucltop&blast_rank=64&RID=2A2TVR3E013","MT885489.1")
Homo sapiens clone 84034385 MHC class II antigen (HLA-DRB3) gene, partial cds	Homo sapiens	233	233	100%	1e-56	87.56	863	=HYPERLINK("https://www.ncbi.nlm.nih.gov/nucleotide/MW594400.1?report=genbank&log$=nucltop&blast_rank=65&RID=2A2TVR3E013","MW594400.1")
Macaca fuscata MHC class II antigen (Mafu-DRB) mRNA, Mafu-DRB*008nov01 allele, partial cds	Macaca fuscata	233	233	100%	1e-56	87.56	537	=HYPERLINK("https://www.ncbi.nlm.nih.gov/nucleotide/JF974331.1?report=genbank&log$=nucltop&blast_rank=66&RID=2A2TVR3E013","JF974331.1")
Pan troglodytes verus mRNA for MHC class II DRB antigen (mhc-DRB gene), DRB1*0311 allele, isolate Pearl	Pan troglodytes verus	233	233	100%	1e-56	87.56	801	=HYPERLINK("https://www.ncbi.nlm.nih.gov/nucleotide/FN424204.1?report=genbank&log$=nucltop&blast_rank=67&RID=2A2TVR3E013","FN424204.1")
Homo sapiens partial HLA-DRB3 gene for MHC class II antigen, allele HLA-DRB3*02new, exon 2	Homo sapiens	233	233	100%	1e-56	87.56	270	=HYPERLINK("https://www.ncbi.nlm.nih.gov/nucleotide/FN424163.1?report=genbank&log$=nucltop&blast_rank=68&RID=2A2TVR3E013","FN424163.1")
Pan troglodytes MHC class II antigen (Patr-DR) gene, Patr-DR*CHCB0561 allele, exon 2 and partial cds	Pan troglodytes	233	233	100%	1e-56	87.56	227	=HYPERLINK("https://www.ncbi.nlm.nih.gov/nucleotide/EU285279.1?report=genbank&log$=nucltop&blast_rank=69&RID=2A2TVR3E013","EU285279.1")
Pan troglodytes MHC class II antigen (Patr-DR) gene, Patr-DR*CH408 allele, exon 2 and partial cds	Pan troglodytes	233	233	100%	1e-56	87.56	227	=HYPERLINK("https://www.ncbi.nlm.nih.gov/nucleotide/EU285275.1?report=genbank&log$=nucltop&blast_rank=70&RID=2A2TVR3E013","EU285275.1")
Pan troglodytes Patr-DRB1 gene for MHC class II DRB1, partial cds, allele:Patr-DRB1*0311	Pan troglodytes	233	233	100%	1e-56	87.56	270	=HYPERLINK("https://www.ncbi.nlm.nih.gov/nucleotide/AB201752.1?report=genbank&log$=nucltop&blast_rank=71&RID=2A2TVR3E013","AB201752.1")
Homo sapiens MHC class II antigen (HLA-DBR3) gene, HLA-DBR3*0209 variant allele, exon 2 and partial cds	Homo sapiens	233	233	100%	1e-56	87.56	284	=HYPERLINK("https://www.ncbi.nlm.nih.gov/nucleotide/AY042679.1?report=genbank&log$=nucltop&blast_rank=72&RID=2A2TVR3E013","AY042679.1")
Homo sapiens clone CTM 9991295 MHC class II antigen DR52 (HLA-DRB3) mRNA, partial cds	Homo sapiens	233	233	100%	1e-56	87.62	714	=HYPERLINK("https://www.ncbi.nlm.nih.gov/nucleotide/AF192259.1?report=genbank&log$=nucltop&blast_rank=73&RID=2A2TVR3E013","AF192259.1")
Homo sapiens clone CTM 4991121 MHC class II antigen DR52 (HLA-DRB3) mRNA, partial cds	Homo sapiens	233	233	100%	1e-56	87.56	714	=HYPERLINK("https://www.ncbi.nlm.nih.gov/nucleotide/AF192258.1?report=genbank&log$=nucltop&blast_rank=74&RID=2A2TVR3E013","AF192258.1")
Homo sapiens MHC class II HLA-DRB3 gene, DRB3*02KM allele, exon 2	Homo sapiens	233	233	100%	1e-56	87.56	270	=HYPERLINK("https://www.ncbi.nlm.nih.gov/nucleotide/AJ238155.1?report=genbank&log$=nucltop&blast_rank=75&RID=2A2TVR3E013","AJ238155.1")
Homo sapiens MHC class II antigen (HLA-DRB3) gene, HLA-DRB3*02 allele, exon 2 and partial cds	Homo sapiens	233	233	100%	1e-56	87.56	270	=HYPERLINK("https://www.ncbi.nlm.nih.gov/nucleotide/DQ311653.1?report=genbank&log$=nucltop&blast_rank=76&RID=2A2TVR3E013","DQ311653.1")
Crocuta crocuta clone 17_6 MHC class II antigen (Crcr-DQB) gene, partial cds	Crocuta crocuta	231	231	95%	4e-56	88.54	201	=HYPERLINK("https://www.ncbi.nlm.nih.gov/nucleotide/JN985767.1?report=genbank&log$=nucltop&blast_rank=77&RID=2A2TVR3E013","JN985767.1")
Homo sapiens MHC class II antigen (HLA-DRB3) gene, HLA-DRB3*02new allele, exon 2 and partial cds	Homo sapiens	231	231	99%	4e-56	87.50	237	=HYPERLINK("https://www.ncbi.nlm.nih.gov/nucleotide/DQ179035.1?report=genbank&log$=nucltop&blast_rank=78&RID=2A2TVR3E013","DQ179035.1")
Homo sapiens clone DRB3_112406_00566 MHC class II antigen (HLA-DRB3) gene, exons 2 and 3 and partial cds	Homo sapiens	230	230	97%	1e-55	87.76	652	=HYPERLINK("https://www.ncbi.nlm.nih.gov/nucleotide/MN016148.1?report=genbank&log$=nucltop&blast_rank=79&RID=2A2TVR3E013","MN016148.1")
Homo sapiens clone DRB3_112351_00538 MHC class II antigen (HLA-DRB3) gene, exon 2 and partial cds	Homo sapiens	230	230	97%	1e-55	87.76	270	=HYPERLINK("https://www.ncbi.nlm.nih.gov/nucleotide/MK829482.1?report=genbank&log$=nucltop&blast_rank=80&RID=2A2TVR3E013","MK829482.1")
Homo sapiens clone DRB3_112262_00515 MHC class II antigen (HLA-DRB3) gene, exons 2 and 3 and partial cds	Homo sapiens	230	230	97%	1e-55	87.76	652	=HYPERLINK("https://www.ncbi.nlm.nih.gov/nucleotide/MK394507.1?report=genbank&log$=nucltop&blast_rank=81&RID=2A2TVR3E013","MK394507.1")
Homo sapiens clone DRB3_112198_00482 MHC class II antigen (HLA-DRB3) gene, exons 2 and 3 and partial cds	Homo sapiens	230	230	97%	1e-55	87.76	652	=HYPERLINK("https://www.ncbi.nlm.nih.gov/nucleotide/MK257968.1?report=genbank&log$=nucltop&blast_rank=82&RID=2A2TVR3E013","MK257968.1")
Homo sapiens clone DRB3_112168_00448 MHC class II antigen (HLA-DRB3) gene, exon 2 and partial cds	Homo sapiens	230	230	97%	1e-55	87.76	270	=HYPERLINK("https://www.ncbi.nlm.nih.gov/nucleotide/MK165917.1?report=genbank&log$=nucltop&blast_rank=83&RID=2A2TVR3E013","MK165917.1")
Homo sapiens clone DRB3_112157_00436 MHC class II antigen (HLA-DRB3) gene, exon 2 and partial cds	Homo sapiens	230	230	97%	1e-55	87.76	270	=HYPERLINK("https://www.ncbi.nlm.nih.gov/nucleotide/MK143795.1?report=genbank&log$=nucltop&blast_rank=84&RID=2A2TVR3E013","MK143795.1")
Homo sapiens clone DRB3_112062_00365 MHC class II antigen (HLA-DRB3) gene, exon 2 and partial cds	Homo sapiens	230	230	97%	1e-55	87.76	270	=HYPERLINK("https://www.ncbi.nlm.nih.gov/nucleotide/MH758851.1?report=genbank&log$=nucltop&blast_rank=85&RID=2A2TVR3E013","MH758851.1")
Aotus nancymaae MHC class II antigen (Aona-DRB) mRNA, Aona-DRB1*03N216 allele, partial cds	Aotus nancymaae	230	230	97%	1e-55	87.82	864	=HYPERLINK("https://www.ncbi.nlm.nih.gov/nucleotide/MF615356.1?report=genbank&log$=nucltop&blast_rank=86&RID=2A2TVR3E013","MF615356.1")
Homo sapiens clone DRB3_111442_00097 MHC class II antigen (HLA-DRB3) gene, exon 2 and partial cds	Homo sapiens	230	230	97%	1e-55	87.76	270	=HYPERLINK("https://www.ncbi.nlm.nih.gov/nucleotide/KU992560.1?report=genbank&log$=nucltop&blast_rank=87&RID=2A2TVR3E013","KU992560.1")
Macaca fascicularis mRNA for MHC class II protein (Mafa-DRB gene), isolate GC026, allele Mafa-DRB1*04:12	Macaca fascicularis	230	230	97%	1e-55	87.76	801	=HYPERLINK("https://www.ncbi.nlm.nih.gov/nucleotide/LT707657.1?report=genbank&log$=nucltop&blast_rank=88&RID=2A2TVR3E013","LT707657.1")
Macaca nemestrina mRNA for MHC class II protein (Mane-DRB1 gene), isolate PT269, allele Mane-DRB1*04:07	Macaca nemestrina	230	230	97%	1e-55	87.76	801	=HYPERLINK("https://www.ncbi.nlm.nih.gov/nucleotide/LN998253.1?report=genbank&log$=nucltop&blast_rank=89&RID=2A2TVR3E013","LN998253.1")
Macaca fascicularis MHC class II protein (Mafa-DRB) mRNA, Mafa-DRB-11-01 allele, partial cds	Macaca fascicularis	230	230	97%	1e-55	87.76	551	=HYPERLINK("https://www.ncbi.nlm.nih.gov/nucleotide/KR632831.1?report=genbank&log$=nucltop&blast_rank=90&RID=2A2TVR3E013","KR632831.1")
Homo sapiens clone DRB3_113247_00901 MHC class II antigen (HLA-DRB3) gene, exons 2 and 3 and partial cds	Homo sapiens	230	230	97%	1e-55	87.76	652	=HYPERLINK("https://www.ncbi.nlm.nih.gov/nucleotide/OL813414.1?report=genbank&log$=nucltop&blast_rank=91&RID=2A2TVR3E013","OL813414.1")
Macaca nemestrina MHC Class II DRB Antigen (Mane-DRB) mRNA, Mane-DRB1*04:04 allele, partial cds	Macaca nemestrina	230	230	97%	1e-55	87.76	537	=HYPERLINK("https://www.ncbi.nlm.nih.gov/nucleotide/JQ693986.1?report=genbank&log$=nucltop&blast_rank=92&RID=2A2TVR3E013","JQ693986.1")
Macaca nemestrina mRNA for MHC class II protein (Mane-DRB gene), isolate 693986, allele Mane-DRB1*04:04	Macaca nemestrina	230	230	97%	1e-55	87.76	801	=HYPERLINK("https://www.ncbi.nlm.nih.gov/nucleotide/LR797995.1?report=genbank&log$=nucltop&blast_rank=93&RID=2A2TVR3E013","LR797995.1")
Macaca fascicularis partial Mafa-DRB1 gene for MHC class II antigen, Mafa-DRB1*0412 allele, isolate 0201345, exon 2	Macaca fascicularis	230	230	97%	1e-55	87.76	262	=HYPERLINK("https://www.ncbi.nlm.nih.gov/nucleotide/FN433724.1?report=genbank&log$=nucltop&blast_rank=94&RID=2A2TVR3E013","FN433724.1")
Homo sapiens partial HLA-DRB1 gene for MHC class II antigen, HLA-DRB1*11new allele, exon 2	Homo sapiens	230	230	97%	1e-55	87.76	260	=HYPERLINK("https://www.ncbi.nlm.nih.gov/nucleotide/AJ507784.1?report=genbank&log$=nucltop&blast_rank=95&RID=2A2TVR3E013","AJ507784.1")
Pan troglodytes MHC class II DR-beta-1*0306 (DRB1*0306) gene, partial cds	Pan troglodytes	230	230	97%	1e-55	87.76	246	=HYPERLINK("https://www.ncbi.nlm.nih.gov/nucleotide/M96083.1?report=genbank&log$=nucltop&blast_rank=96&RID=2A2TVR3E013","M96083.1")
Homo sapiens MHC class II antigen (DRB3) gene, DRB3*02:02:01:11var allele, complete cds	Homo sapiens	228	228	100%	5e-55	87.06	13151	=HYPERLINK("https://www.ncbi.nlm.nih.gov/nucleotide/OQ865123.1?report=genbank&log$=nucltop&blast_rank=97&RID=2A2TVR3E013","OQ865123.1")
Homo sapiens MHC class II protein (HLA-DRB345) gene, exons 2 through 6 and partial cds	Homo sapiens	228	228	100%	5e-55	87.06	5384	=HYPERLINK("https://www.ncbi.nlm.nih.gov/nucleotide/OP381447.1?report=genbank&log$=nucltop&blast_rank=98&RID=2A2TVR3E013","OP381447.1")
Homo sapiens HLA-DRB3 gene for HLA class II histocompatibility antigen DR beta chain precursor, partial cds, allele: DRB3*02:02:01:01Nov6	Homo sapiens	228	228	100%	5e-55	87.06	5691	=HYPERLINK("https://www.ncbi.nlm.nih.gov/nucleotide/LC257944.1?report=genbank&log$=nucltop&blast_rank=99&RID=2A2TVR3E013","LC257944.1")
Homo sapiens HLA-DRB3 gene for HLA class II histocompatibility antigen DR beta chain precursor, partial cds, allele: DRB3*02:02:01:01Nov5	Homo sapiens	228	228	100%	5e-55	87.06	5706	=HYPERLINK("https://www.ncbi.nlm.nih.gov/nucleotide/LC257943.1?report=genbank&log$=nucltop&blast_rank=100&RID=2A2TVR3E013","LC257943.1")
