## Supplementary material for "Characterization of both major histocompatibility complex classes in a wild social mammal: the banded mongoose": Blast results - MHCII DRB exon 2: 2A2TVR3E013-Alignment-Descriptions Query 14 - Mumu-DRB_10.csv

Description	Scientific Name	Max Score	Total Score	Query Cover	E value	Per. ident	Acc. Len	Accession
Ursus thibetanus isolate Urth-MHC2*19 MHC class II antigen (Urth-DQB) gene, Urth-DQB*5101 allele, partial cds	Ursus thibetanus	259	259	95%	2e-64	91.10	398	=HYPERLINK("https://www.ncbi.nlm.nih.gov/nucleotide/ON340815.1?report=genbank&log$=nucltop&blast_rank=1&RID=2A2TVR3E013","ON340815.1")
Zalophus californianus MHC class II antigen (Zaca-DRB) mRNA, Zaca-DRB*09 allele, complete cds	Zalophus californianus	257	257	96%	7e-64	90.72	801	=HYPERLINK("https://www.ncbi.nlm.nih.gov/nucleotide/AY491464.1?report=genbank&log$=nucltop&blast_rank=2&RID=2A2TVR3E013","AY491464.1")
Zalophus californianus MHC class II antigen (Zaca-DRB) mRNA, Zaca-DRB*08 allele, partial cds	Zalophus californianus	257	257	96%	7e-64	90.72	756	=HYPERLINK("https://www.ncbi.nlm.nih.gov/nucleotide/AY491463.1?report=genbank&log$=nucltop&blast_rank=3&RID=2A2TVR3E013","AY491463.1")
Ursus thibetanus isolate Urth-MHC2*32 MHC class II antigen (Urth-DQB) gene, Urth-DQB*3601 allele, partial cds	Ursus thibetanus	254	254	95%	9e-63	90.58	398	=HYPERLINK("https://www.ncbi.nlm.nih.gov/nucleotide/ON340828.1?report=genbank&log$=nucltop&blast_rank=4&RID=2A2TVR3E013","ON340828.1")
Ursus thibetanus isolate Urth-MHC2*07 MHC class II antigen (Urth-DQB) gene, Urth-DQB*4301 allele, partial cds	Ursus thibetanus	254	254	95%	9e-63	90.58	398	=HYPERLINK("https://www.ncbi.nlm.nih.gov/nucleotide/ON340803.1?report=genbank&log$=nucltop&blast_rank=5&RID=2A2TVR3E013","ON340803.1")
Mandrillus sphinx haplotype Masp-DRB_8ao_2 MHC class II antigen (Masp-DRB) gene, partial cds	Mandrillus sphinx	254	254	98%	9e-63	89.85	237	=HYPERLINK("https://www.ncbi.nlm.nih.gov/nucleotide/EU693911.1?report=genbank&log$=nucltop&blast_rank=6&RID=2A2TVR3E013","EU693911.1")
Mandrillus sphinx MHC class II antigen (Masp-DRB5) gene, Masp-DRB5*0303 allele, partial cds	Mandrillus sphinx	254	254	98%	9e-63	89.85	237	=HYPERLINK("https://www.ncbi.nlm.nih.gov/nucleotide/DQ103741.1?report=genbank&log$=nucltop&blast_rank=7&RID=2A2TVR3E013","DQ103741.1")
Vulpes macrotis MHC class II antigen beta chain (Vuma-DRB1) gene, Vuma-DRB1*21 allele, partial cds	Vulpes macrotis	252	252	96%	3e-62	90.16	207	=HYPERLINK("https://www.ncbi.nlm.nih.gov/nucleotide/MK895121.1?report=genbank&log$=nucltop&blast_rank=8&RID=2A2TVR3E013","MK895121.1")
Vulpes macrotis MHC class II antigen beta chain (Vuma-DRB1) gene, Vuma-DRB1*14 allele, partial cds	Vulpes macrotis	252	252	96%	3e-62	90.16	207	=HYPERLINK("https://www.ncbi.nlm.nih.gov/nucleotide/MK895120.1?report=genbank&log$=nucltop&blast_rank=9&RID=2A2TVR3E013","MK895120.1")
Macaca fascicularis MHC class II DRB antigen (Mafa-DRB) mRNA, Mafa-DRB5*03:17 allele, partial cds	Macaca fascicularis	252	252	99%	3e-62	89.45	537	=HYPERLINK("https://www.ncbi.nlm.nih.gov/nucleotide/JQ579499.1?report=genbank&log$=nucltop&blast_rank=10&RID=2A2TVR3E013","JQ579499.1")
Macaca fascicularis mRNA for MHC class II antigen (Mafa-DRB gene), allele Mafa-DRB5*03:15, isolate Cyn81	Macaca fascicularis	252	252	99%	3e-62	89.45	801	=HYPERLINK("https://www.ncbi.nlm.nih.gov/nucleotide/FR717387.1?report=genbank&log$=nucltop&blast_rank=11&RID=2A2TVR3E013","FR717387.1")
Macaca fascicularis partial mRNA for MHC class II DR beta chain (mafa-DRB gene), mafa-DRB5*0303 allele	Macaca fascicularis	252	252	99%	3e-62	89.45	774	=HYPERLINK("https://www.ncbi.nlm.nih.gov/nucleotide/AM943641.1?report=genbank&log$=nucltop&blast_rank=12&RID=2A2TVR3E013","AM943641.1")
Macaca fascicularis partial Mafa-DRB5 gene for MHC class II antigen, Mafa-DRB5*0303 allele, exon 2	Macaca fascicularis	252	252	99%	3e-62	89.45	270	=HYPERLINK("https://www.ncbi.nlm.nih.gov/nucleotide/AM086035.1?report=genbank&log$=nucltop&blast_rank=13&RID=2A2TVR3E013","AM086035.1")
Ursus thibetanus ussuricus isolate Urth-MHC2*36 MHC class II antigen (Urth-DQB) gene, Urth-DQB*5701 allele, partial cds	Ursus thibetanus ussuricus	248	248	95%	4e-61	90.05	398	=HYPERLINK("https://www.ncbi.nlm.nih.gov/nucleotide/ON340832.1?report=genbank&log$=nucltop&blast_rank=14&RID=2A2TVR3E013","ON340832.1")
Macaca mulatta isolate Rh22777_5946-3a major histocompatibility complex genomic sequence	Macaca mulatta	248	248	98%	4e-61	89.34	36304	=HYPERLINK("https://www.ncbi.nlm.nih.gov/nucleotide/KT332964.1?report=genbank&log$=nucltop&blast_rank=15&RID=2A2TVR3E013","KT332964.1")
Macaca mulatta isolate Rh22777_5946-1 major histocompatibility complex genomic sequence	Macaca mulatta	248	248	98%	4e-61	89.34	9354	=HYPERLINK("https://www.ncbi.nlm.nih.gov/nucleotide/KT332962.1?report=genbank&log$=nucltop&blast_rank=16&RID=2A2TVR3E013","KT332962.1")
Macaca mulatta gene for MHC class I antigen (Mamu-DRB4 gene), isolate M797, allele Mamu-DRB4_01_02_ext-211	Macaca mulatta	248	248	98%	4e-61	89.39	3865	=HYPERLINK("https://www.ncbi.nlm.nih.gov/nucleotide/OX377332.1?report=genbank&log$=nucltop&blast_rank=17&RID=2A2TVR3E013","OX377332.1")
Macaca mulatta gene for MHC class I antigen (Mamu-DRB5 gene), isolate M747, allele Mamu-DRB5_03_03_ext-126	Macaca mulatta	248	248	95%	4e-61	90.05	3629	=HYPERLINK("https://www.ncbi.nlm.nih.gov/nucleotide/OX377310.1?report=genbank&log$=nucltop&blast_rank=18&RID=2A2TVR3E013","OX377310.1")
PREDICTED: Colobus angolensis palliatus HLA class II histocompatibility antigen, DRB1-9 beta chain (LOC105513788), transcript variant X2, mRNA	Colobus angolensis palliatus	248	248	95%	4e-61	90.05	1305	=HYPERLINK("https://www.ncbi.nlm.nih.gov/nucleotide/XM_011944803.1?report=genbank&log$=nucltop&blast_rank=19&RID=2A2TVR3E013","XM_011944803.1")
PREDICTED: Colobus angolensis palliatus HLA class II histocompatibility antigen, DRB1-9 beta chain (LOC105513788), transcript variant X1, mRNA	Colobus angolensis palliatus	248	248	95%	4e-61	90.05	1391	=HYPERLINK("https://www.ncbi.nlm.nih.gov/nucleotide/XM_011944802.1?report=genbank&log$=nucltop&blast_rank=20&RID=2A2TVR3E013","XM_011944802.1")
Phocarctos hookeri clone 22 MHC class IIB antigen (Phho-DRB) gene, exon 2 and partial cds	Phocarctos hookeri	248	248	95%	4e-61	90.05	216	=HYPERLINK("https://www.ncbi.nlm.nih.gov/nucleotide/KC544991.1?report=genbank&log$=nucltop&blast_rank=21&RID=2A2TVR3E013","KC544991.1")
Ursus thibetanus japonicus Urth-DQB gene for MHC class II DQ beta 1 domain, partial cds, allele: Urth-DQB*0301	Ursus thibetanus japonicus	248	248	95%	4e-61	90.05	270	=HYPERLINK("https://www.ncbi.nlm.nih.gov/nucleotide/AB634522.1?report=genbank&log$=nucltop&blast_rank=22&RID=2A2TVR3E013","AB634522.1")
Ursus thibetanus japonicus Urth-DQB gene for MHC class II DQ beta 1 domain, exon 2, complete sequence, allele: Urth-DQB*3001	Ursus thibetanus japonicus	248	248	95%	4e-61	90.05	270	=HYPERLINK("https://www.ncbi.nlm.nih.gov/nucleotide/AB763930.1?report=genbank&log$=nucltop&blast_rank=23&RID=2A2TVR3E013","AB763930.1")
Ursus thibetanus japonicus Urth-DQB gene for MHC class II DQ beta 1 domain, exon 2, complete sequence, allele: Urth-DQB*2101	Ursus thibetanus japonicus	248	248	95%	4e-61	90.05	270	=HYPERLINK("https://www.ncbi.nlm.nih.gov/nucleotide/AB763921.1?report=genbank&log$=nucltop&blast_rank=24&RID=2A2TVR3E013","AB763921.1")
Macaca fascicularis MHC class II antigen (Mafa-DRB1) mRNA, Mafa-DRB1*R7 allele, partial cds	Macaca fascicularis	248	248	98%	4e-61	89.39	270	=HYPERLINK("https://www.ncbi.nlm.nih.gov/nucleotide/HQ148693.1?report=genbank&log$=nucltop&blast_rank=25&RID=2A2TVR3E013","HQ148693.1")
Ursus americanus MHC-DRBgene, exon 2, partial sequence, allele: Uram-DRB*02	Ursus americanus	248	248	95%	4e-61	90.05	249	=HYPERLINK("https://www.ncbi.nlm.nih.gov/nucleotide/AB490481.1?report=genbank&log$=nucltop&blast_rank=26&RID=2A2TVR3E013","AB490481.1")
Macaca fascicularis mRNA for MHC class II protein (Mafa-DRB gene), isolate GC068, allele Mafa-DRB4*01:04	Macaca fascicularis	248	248	98%	4e-61	89.39	801	=HYPERLINK("https://www.ncbi.nlm.nih.gov/nucleotide/LT707668.1?report=genbank&log$=nucltop&blast_rank=27&RID=2A2TVR3E013","LT707668.1")
Macaca fascicularis MHC class II antigen (Mafa-DRB) gene, Mafa-DRB*cyn096 allele, exon 2 and partial cds	Macaca fascicularis	248	248	98%	4e-61	89.39	245	=HYPERLINK("https://www.ncbi.nlm.nih.gov/nucleotide/DQ363262.1?report=genbank&log$=nucltop&blast_rank=28&RID=2A2TVR3E013","DQ363262.1")
Macaca fascicularis partial Mafa-DRB5 gene for MHC class II antigen, Mafa-DRB5*0306 allele, exon 2	Macaca fascicularis	248	248	95%	4e-61	90.05	270	=HYPERLINK("https://www.ncbi.nlm.nih.gov/nucleotide/AM086038.1?report=genbank&log$=nucltop&blast_rank=29&RID=2A2TVR3E013","AM086038.1")
Macaca fascicularis MHC class II antigen (Mafa-DRB) gene, Mafa-DRB*cyn041 allele, exon 2 and partial cds	Macaca fascicularis	248	248	95%	4e-61	90.05	245	=HYPERLINK("https://www.ncbi.nlm.nih.gov/nucleotide/AF492293.1?report=genbank&log$=nucltop&blast_rank=30&RID=2A2TVR3E013","AF492293.1")
Macaca fascicularis MHC class II antigen (Mafa-DRB) mRNA, Mafa-DRB*07 allele, complete cds	Macaca fascicularis	248	248	95%	4e-61	90.05	869	=HYPERLINK("https://www.ncbi.nlm.nih.gov/nucleotide/AF492278.1?report=genbank&log$=nucltop&blast_rank=31&RID=2A2TVR3E013","AF492278.1")
Macaca mulatta mRNA for MHC class II antigen, Mamu-DRB5*0303 allele (DRB5 gene), isolate JY	Macaca mulatta	248	248	95%	4e-61	90.05	801	=HYPERLINK("https://www.ncbi.nlm.nih.gov/nucleotide/AJ601360.2?report=genbank&log$=nucltop&blast_rank=32&RID=2A2TVR3E013","AJ601360.2")
Macaca silenus MHC class II antigen (Masi-DRB4) gene, Masi-DRB4*0101 allele, exon 2 and partial cds	Macaca silenus	248	248	98%	4e-61	89.39	246	=HYPERLINK("https://www.ncbi.nlm.nih.gov/nucleotide/AY172139.1?report=genbank&log$=nucltop&blast_rank=33&RID=2A2TVR3E013","AY172139.1")
Macaca mulatta MHC class II antigen (Mamu-DRB5) gene, Mamu-DRB5*0305 allele, partial cds	Macaca mulatta	248	248	95%	4e-61	90.05	246	=HYPERLINK("https://www.ncbi.nlm.nih.gov/nucleotide/AF163277.1?report=genbank&log$=nucltop&blast_rank=34&RID=2A2TVR3E013","AF163277.1")
Macaca mulatta MHC class II antigen (Mamu-DRB4) gene, Mamu-DRB4*0102 allele, partial cds	Macaca mulatta	248	248	98%	4e-61	89.39	246	=HYPERLINK("https://www.ncbi.nlm.nih.gov/nucleotide/AF163275.1?report=genbank&log$=nucltop&blast_rank=35&RID=2A2TVR3E013","AF163275.1")
M.mulatta MHC DR beta 5 gene encoding major histocompatibility complex	Macaca mulatta	248	248	95%	4e-61	90.05	246	=HYPERLINK("https://www.ncbi.nlm.nih.gov/nucleotide/Z26163.1?report=genbank&log$=nucltop&blast_rank=36&RID=2A2TVR3E013","Z26163.1")
Vulpes macrotis MHC class II antigen beta chain (Vuma-DRB1) gene, Vuma-DRB1*25 allele, partial cds	Vulpes macrotis	246	246	96%	1e-60	89.64	207	=HYPERLINK("https://www.ncbi.nlm.nih.gov/nucleotide/MK895122.1?report=genbank&log$=nucltop&blast_rank=37&RID=2A2TVR3E013","MK895122.1")
Canis lupus familiaris DLA-DRB1 gene for MHC class II antigen, allele DLA-DRB1*015:07, exon 2	Canis lupus familiaris	246	246	96%	1e-60	89.69	270	=HYPERLINK("https://www.ncbi.nlm.nih.gov/nucleotide/LR598909.1?report=genbank&log$=nucltop&blast_rank=38&RID=2A2TVR3E013","LR598909.1")
Macaca Mulatta Mamu-ClassII_9 Haplotype, isolate 96009	Macaca mulatta	246	452	98%	1e-60	89.69	840504	=HYPERLINK("https://www.ncbi.nlm.nih.gov/nucleotide/OY982515.1?report=genbank&log$=nucltop&blast_rank=39&RID=2A2TVR3E013","OY982515.1")
Ursus arctos MHC-DRBgene, exon 2, partial sequence, allele: Urar-DRB*17	Ursus arctos	246	246	99%	1e-60	88.94	267	=HYPERLINK("https://www.ncbi.nlm.nih.gov/nucleotide/AB490473.1?report=genbank&log$=nucltop&blast_rank=40&RID=2A2TVR3E013","AB490473.1")
Zalophus californianus MHC class II antigen (Zaca-DRB) mRNA, Zaca-DRB*12 allele, partial cds	Zalophus californianus	246	246	99%	1e-60	89.05	779	=HYPERLINK("https://www.ncbi.nlm.nih.gov/nucleotide/AY491467.1?report=genbank&log$=nucltop&blast_rank=41&RID=2A2TVR3E013","AY491467.1")
Zalophus californianus MHC class II antigen (Zaca-DRB) mRNA, Zaca-DRB*10 allele, partial cds	Zalophus californianus	246	246	99%	1e-60	89.05	756	=HYPERLINK("https://www.ncbi.nlm.nih.gov/nucleotide/AY491465.1?report=genbank&log$=nucltop&blast_rank=42&RID=2A2TVR3E013","AY491465.1")
Urocyon littoralis MHC class II antigen (Urli-DRB) gene, Urli-DRB*3 allele, partial cds	Urocyon littoralis	246	246	96%	1e-60	89.64	267	=HYPERLINK("https://www.ncbi.nlm.nih.gov/nucleotide/AY366488.1?report=genbank&log$=nucltop&blast_rank=43&RID=2A2TVR3E013","AY366488.1")
Macaca Mulatta Mamu-ClassII_10 Haplotype, isolate r12023	Macaca mulatta	244	434	95%	5e-60	89.53	1104699	=HYPERLINK("https://www.ncbi.nlm.nih.gov/nucleotide/OY982513.1?report=genbank&log$=nucltop&blast_rank=44&RID=2A2TVR3E013","OY982513.1")
Ursus thibetanus japonicus Urth-DQB gene for MHC class II DQ beta 1 domain, partial cds, allele: Urth-DQB*0101	Ursus thibetanus japonicus	244	244	94%	5e-60	89.95	270	=HYPERLINK("https://www.ncbi.nlm.nih.gov/nucleotide/AB634514.1?report=genbank&log$=nucltop&blast_rank=45&RID=2A2TVR3E013","AB634514.1")
Ursus thibetanus japonicus Urth-DQB gene, exon 2, complete sequence	Ursus thibetanus japonicus	244	244	94%	5e-60	89.95	270	=HYPERLINK("https://www.ncbi.nlm.nih.gov/nucleotide/AB763932.1?report=genbank&log$=nucltop&blast_rank=46&RID=2A2TVR3E013","AB763932.1")
Ursus thibetanus japonicus Urth-DQB gene for MHC class II DQ beta 1 domain, exon 2, complete sequence, allele: Urth-DQB*3101	Ursus thibetanus japonicus	244	244	95%	5e-60	89.64	270	=HYPERLINK("https://www.ncbi.nlm.nih.gov/nucleotide/AB763931.1?report=genbank&log$=nucltop&blast_rank=47&RID=2A2TVR3E013","AB763931.1")
Ursus thibetanus japonicus Urth-DQB gene for MHC class II DQ beta 1 domain, exon 2, complete sequence, allele: Urth-DQB*2901	Ursus thibetanus japonicus	244	244	94%	5e-60	89.95	270	=HYPERLINK("https://www.ncbi.nlm.nih.gov/nucleotide/AB763929.1?report=genbank&log$=nucltop&blast_rank=48&RID=2A2TVR3E013","AB763929.1")
Ursus thibetanus japonicus Urth-DQB gene for MHC class II DQ beta 1 domain, exon 2, complete sequence, allele: Urth-DQB*2501	Ursus thibetanus japonicus	244	244	94%	5e-60	89.95	270	=HYPERLINK("https://www.ncbi.nlm.nih.gov/nucleotide/AB763925.1?report=genbank&log$=nucltop&blast_rank=49&RID=2A2TVR3E013","AB763925.1")
Ursus thibetanus japonicus Urth-DQB gene for MHC class II DQ beta 1 domain, exon 2, complete sequence, allele: Urth-DQB*2401	Ursus thibetanus japonicus	244	244	94%	5e-60	89.95	270	=HYPERLINK("https://www.ncbi.nlm.nih.gov/nucleotide/AB763924.1?report=genbank&log$=nucltop&blast_rank=50&RID=2A2TVR3E013","AB763924.1")
Ursus thibetanus japonicus Urth-DQB mRNA for MHC class II antigen, partial cds, allele: Urth-DQB*01	Ursus thibetanus japonicus	244	244	94%	5e-60	89.95	1150	=HYPERLINK("https://www.ncbi.nlm.nih.gov/nucleotide/AB473936.1?report=genbank&log$=nucltop&blast_rank=51&RID=2A2TVR3E013","AB473936.1")
Macaca fascicularis mRNA for MHC class II protein (Mafa-DRB5 gene), isolate VC107, allele Mafa-DRB5*03:10	Macaca fascicularis	243	243	95%	2e-59	89.53	801	=HYPERLINK("https://www.ncbi.nlm.nih.gov/nucleotide/LR133960.1?report=genbank&log$=nucltop&blast_rank=52&RID=2A2TVR3E013","LR133960.1")
Macaca fascicularis mRNA for MHC class II protein (Mafa-DRB4 gene), isolate AC584, allele DRB4*01:10_ext	Macaca fascicularis	243	243	98%	2e-59	88.89	801	=HYPERLINK("https://www.ncbi.nlm.nih.gov/nucleotide/LR131214.1?report=genbank&log$=nucltop&blast_rank=53&RID=2A2TVR3E013","LR131214.1")
Ursus thibetanus ussuricus isolate Urth-MHC2*37 MHC class II antigen (Urth-DQB) gene, Urth-DQB*5801 allele, partial cds	Ursus thibetanus ussuricus	243	243	95%	2e-59	89.53	398	=HYPERLINK("https://www.ncbi.nlm.nih.gov/nucleotide/ON340833.1?report=genbank&log$=nucltop&blast_rank=54&RID=2A2TVR3E013","ON340833.1")
Ursus thibetanus mupinensis isolate Urth-MHC2*25 MHC class II antigen (Urth-DQB) gene, Urth-DQB*4201 allele, partial cds	Ursus thibetanus mupinensis	243	243	95%	2e-59	89.53	398	=HYPERLINK("https://www.ncbi.nlm.nih.gov/nucleotide/ON340821.1?report=genbank&log$=nucltop&blast_rank=55&RID=2A2TVR3E013","ON340821.1")
Ursus thibetanus mupinensis isolate Urth-MHC2*22 MHC class II antigen (Urth-DQB) gene, Urth-DQB*5301 allele, partial cds	Ursus thibetanus mupinensis	243	243	95%	2e-59	89.53	398	=HYPERLINK("https://www.ncbi.nlm.nih.gov/nucleotide/ON340818.1?report=genbank&log$=nucltop&blast_rank=56&RID=2A2TVR3E013","ON340818.1")
Ursus thibetanus mupinensis isolate Urth-MHC2*17 MHC class II antigen (Urth-DQB) gene, Urth-DQB*4201 allele, partial cds	Ursus thibetanus mupinensis	243	243	95%	2e-59	89.53	398	=HYPERLINK("https://www.ncbi.nlm.nih.gov/nucleotide/ON340813.1?report=genbank&log$=nucltop&blast_rank=57&RID=2A2TVR3E013","ON340813.1")
Ursus thibetanus isolate Urth-MHC2*16 MHC class II antigen (Urth-DQB) gene, Urth-DQB*5001 allele, partial cds	Ursus thibetanus	243	243	95%	2e-59	89.53	398	=HYPERLINK("https://www.ncbi.nlm.nih.gov/nucleotide/ON340812.1?report=genbank&log$=nucltop&blast_rank=58&RID=2A2TVR3E013","ON340812.1")
Ursus thibetanus mupinensis isolate Urth-MHC2*06 MHC class II antigen (Urth-DQB) gene, Urth-DQB*4201 allele, partial cds	Ursus thibetanus mupinensis	243	243	95%	2e-59	89.53	398	=HYPERLINK("https://www.ncbi.nlm.nih.gov/nucleotide/ON340802.1?report=genbank&log$=nucltop&blast_rank=59&RID=2A2TVR3E013","ON340802.1")
Ursus thibetanus mupinensis isolate Urth-MHC2*05 MHC class II antigen (Urth-DQB) gene, Urth-DQB*4101 allele, partial cds	Ursus thibetanus mupinensis	243	243	95%	2e-59	89.53	398	=HYPERLINK("https://www.ncbi.nlm.nih.gov/nucleotide/ON340801.1?report=genbank&log$=nucltop&blast_rank=60&RID=2A2TVR3E013","ON340801.1")
Homo sapiens clone DRB5_113223_00336 MHC class II antigen (HLA-DRB5) gene, exons 2 through 6 and partial cds	Homo sapiens	243	243	98%	2e-59	88.83	1101	=HYPERLINK("https://www.ncbi.nlm.nih.gov/nucleotide/OL419312.1?report=genbank&log$=nucltop&blast_rank=61&RID=2A2TVR3E013","OL419312.1")
Cebus albifrons voucher MPEG:43856 MHC class II antigen (Ceal-DRB) gene, Ceal-DRB_9 allele, exon 2 and partial cds	Cebus albifrons	243	243	98%	2e-59	88.83	248	=HYPERLINK("https://www.ncbi.nlm.nih.gov/nucleotide/MW677652.1?report=genbank&log$=nucltop&blast_rank=62&RID=2A2TVR3E013","MW677652.1")
Phocarctos hookeri clone 20 MHC class IIB antigen (Phho-DRB) gene, exon 2 and partial cds	Phocarctos hookeri	243	243	95%	2e-59	89.53	216	=HYPERLINK("https://www.ncbi.nlm.nih.gov/nucleotide/KC544989.1?report=genbank&log$=nucltop&blast_rank=63&RID=2A2TVR3E013","KC544989.1")
Phocarctos hookeri clone 8 MHC class IIB antigen (Phho-DRB) gene, exon 2 and partial cds	Phocarctos hookeri	243	243	95%	2e-59	89.53	216	=HYPERLINK("https://www.ncbi.nlm.nih.gov/nucleotide/KC544977.1?report=genbank&log$=nucltop&blast_rank=64&RID=2A2TVR3E013","KC544977.1")
Ursus thibetanus japonicus Urth-DQB gene for MHC class II DQ beta 1 domain, partial cds, allele: Urth-DQB*1201	Ursus thibetanus japonicus	243	243	95%	2e-59	89.53	270	=HYPERLINK("https://www.ncbi.nlm.nih.gov/nucleotide/AB634532.1?report=genbank&log$=nucltop&blast_rank=65&RID=2A2TVR3E013","AB634532.1")
Ursus thibetanus japonicus Urth-DQB gene for MHC class II DQ beta 1 domain, partial cds, allele: Urth-DQB*0302	Ursus thibetanus japonicus	243	243	95%	2e-59	89.53	270	=HYPERLINK("https://www.ncbi.nlm.nih.gov/nucleotide/AB634523.1?report=genbank&log$=nucltop&blast_rank=66&RID=2A2TVR3E013","AB634523.1")
Ursus thibetanus japonicus Urth-DQB gene for MHC class II DQ beta 1 domain, exon 2, complete sequence, allele: Urth-DQB*2801	Ursus thibetanus japonicus	243	243	95%	2e-59	89.53	270	=HYPERLINK("https://www.ncbi.nlm.nih.gov/nucleotide/AB763928.1?report=genbank&log$=nucltop&blast_rank=67&RID=2A2TVR3E013","AB763928.1")
Ursus thibetanus japonicus Urth-DQB gene for MHC class II DQ beta 1 domain, exon 2, complete sequence, allele: Urth-DQB*2201	Ursus thibetanus japonicus	243	243	95%	2e-59	89.53	270	=HYPERLINK("https://www.ncbi.nlm.nih.gov/nucleotide/AB763922.1?report=genbank&log$=nucltop&blast_rank=68&RID=2A2TVR3E013","AB763922.1")
Ursus thibetanus japonicus Urth-DQB gene for MHC class II DQ beta 1 domain, exon 2, complete sequence, allele: Urth-DQB*1801	Ursus thibetanus japonicus	243	243	93%	2e-59	89.89	270	=HYPERLINK("https://www.ncbi.nlm.nih.gov/nucleotide/AB763918.1?report=genbank&log$=nucltop&blast_rank=69&RID=2A2TVR3E013","AB763918.1")
Ursus thibetanus japonicus Urth-DQB gene for MHC class II DQ beta 1 domain, exon 2, complete sequence, allele: Urth-DQB*0108	Ursus thibetanus japonicus	243	243	93%	2e-59	89.89	270	=HYPERLINK("https://www.ncbi.nlm.nih.gov/nucleotide/AB763913.1?report=genbank&log$=nucltop&blast_rank=70&RID=2A2TVR3E013","AB763913.1")
Macaca fascicularis MHC class II DRB antigen (Mafa-DRB) mRNA, Mafa-DRB5*03:10 allele, partial cds	Macaca fascicularis	243	243	95%	2e-59	89.53	537	=HYPERLINK("https://www.ncbi.nlm.nih.gov/nucleotide/JQ579595.1?report=genbank&log$=nucltop&blast_rank=71&RID=2A2TVR3E013","JQ579595.1")
Macaca mulatta isolate Nr00028 MHC class II antigen (Mamu-DRB) gene, Mamu-DRB5*03 variant allele, partial cds	Macaca mulatta	243	243	95%	2e-59	89.53	226	=HYPERLINK("https://www.ncbi.nlm.nih.gov/nucleotide/HQ110982.1?report=genbank&log$=nucltop&blast_rank=72&RID=2A2TVR3E013","HQ110982.1")
Ursus thibetanus MHC-DRBgene, exon 2, partial sequence, allele: Urth-DRB*02	Ursus thibetanus	243	243	95%	2e-59	89.53	267	=HYPERLINK("https://www.ncbi.nlm.nih.gov/nucleotide/AB490479.1?report=genbank&log$=nucltop&blast_rank=73&RID=2A2TVR3E013","AB490479.1")
Ursus thibetanus MHC-DRBgene, exon 2, partial sequence, allele: Urth-DRB*01	Ursus thibetanus	243	243	95%	2e-59	89.53	267	=HYPERLINK("https://www.ncbi.nlm.nih.gov/nucleotide/AB490478.1?report=genbank&log$=nucltop&blast_rank=74&RID=2A2TVR3E013","AB490478.1")
Ursus arctos MHC-DRBgene, exon 2, partial sequence, allele: Urar-DRB*04	Ursus arctos	243	243	95%	2e-59	89.53	267	=HYPERLINK("https://www.ncbi.nlm.nih.gov/nucleotide/AB490460.1?report=genbank&log$=nucltop&blast_rank=75&RID=2A2TVR3E013","AB490460.1")
Macaca fascicularis partial Mafa-DRB5 gene for MHC class II antigen, Mafa-DRB5*0310 allele, isolate 0201345, exon 2	Macaca fascicularis	243	243	95%	2e-59	89.53	262	=HYPERLINK("https://www.ncbi.nlm.nih.gov/nucleotide/FN433736.1?report=genbank&log$=nucltop&blast_rank=76&RID=2A2TVR3E013","FN433736.1")
Macaca fascicularis partial Mafa-DRB4 gene for MHC class II antigen, Mafa-DRB4*0110 allele, isolate Cyn70, exon 2	Macaca fascicularis	243	243	98%	2e-59	88.89	262	=HYPERLINK("https://www.ncbi.nlm.nih.gov/nucleotide/FN433734.1?report=genbank&log$=nucltop&blast_rank=77&RID=2A2TVR3E013","FN433734.1")
Macaca fascicularis MHC class II antigen (Mafa-DRB) gene, Mafa-DRB-G041b allele, exon 2 and partial cds	Macaca fascicularis	243	243	95%	2e-59	89.53	246	=HYPERLINK("https://www.ncbi.nlm.nih.gov/nucleotide/EF175136.1?report=genbank&log$=nucltop&blast_rank=78&RID=2A2TVR3E013","EF175136.1")
Mandrillus sphinx haplotype Masp-DRB_9au_24 MHC class II antigen (Masp-DRB) gene, partial cds	Mandrillus sphinx	243	243	98%	2e-59	88.83	237	=HYPERLINK("https://www.ncbi.nlm.nih.gov/nucleotide/EU693917.1?report=genbank&log$=nucltop&blast_rank=79&RID=2A2TVR3E013","EU693917.1")
Macaca fascicularis MHC class II antigen (Mafa-DRB) gene, Mafa-DRB*cyn041b allele, exon 2 and partial cds	Macaca fascicularis	243	243	95%	2e-59	89.53	245	=HYPERLINK("https://www.ncbi.nlm.nih.gov/nucleotide/DQ363297.1?report=genbank&log$=nucltop&blast_rank=80&RID=2A2TVR3E013","DQ363297.1")
Macaca mulatta Mamu-DRB mRNA for MHC class II antigen, partial cds, clone:R170DR03	Macaca mulatta	243	243	95%	2e-59	89.53	801	=HYPERLINK("https://www.ncbi.nlm.nih.gov/nucleotide/AB185500.1?report=genbank&log$=nucltop&blast_rank=81&RID=2A2TVR3E013","AB185500.1")
Macaca mulatta isolate Rh24400_6377-3b major histocompatibility complex genomic sequence	Macaca mulatta	241	241	99%	7e-59	88.44	30068	=HYPERLINK("https://www.ncbi.nlm.nih.gov/nucleotide/KT331612.1?report=genbank&log$=nucltop&blast_rank=82&RID=2A2TVR3E013","KT331612.1")
Macaca mulatta isolate Rh24400_6362-3a major histocompatibility complex genomic sequence	Macaca mulatta	241	241	99%	7e-59	88.44	14221	=HYPERLINK("https://www.ncbi.nlm.nih.gov/nucleotide/KT331578.1?report=genbank&log$=nucltop&blast_rank=83&RID=2A2TVR3E013","KT331578.1")
Macaca mulatta isolate Rh24400_6252-2 major histocompatibility complex genomic sequence	Macaca mulatta	241	241	99%	7e-59	88.44	24034	=HYPERLINK("https://www.ncbi.nlm.nih.gov/nucleotide/KT331363.1?report=genbank&log$=nucltop&blast_rank=84&RID=2A2TVR3E013","KT331363.1")
PREDICTED: Mirounga angustirostris HLA class II histocompatibility antigen, DQ beta 2 chain-like (LOC123837614), mRNA	Mirounga angustirostris	241	241	94%	7e-59	89.47	1571	=HYPERLINK("https://www.ncbi.nlm.nih.gov/nucleotide/XM_045866673.2?report=genbank&log$=nucltop&blast_rank=85&RID=2A2TVR3E013","XM_045866673.2")
Neophoca cinerea MHC class II antigen (NeciDRB) gene, NeciDRB*01 allele, partial cds	Neophoca cinerea	241	241	96%	7e-59	89.18	226	=HYPERLINK("https://www.ncbi.nlm.nih.gov/nucleotide/KP127615.1?report=genbank&log$=nucltop&blast_rank=86&RID=2A2TVR3E013","KP127615.1")
Macaca mulatta gene for MHC class I antigen (Mamu-DRB5 gene), isolate M765, allele Mamu-DRB5_03_01_01_01_ext-131	Macaca mulatta	241	241	99%	7e-59	88.44	3643	=HYPERLINK("https://www.ncbi.nlm.nih.gov/nucleotide/OX377240.1?report=genbank&log$=nucltop&blast_rank=87&RID=2A2TVR3E013","OX377240.1")
Macaca fascicularis gene for MHC class I antigen (Mafa-DRB5 gene), isolate cy0695, allele Mafa-DRB5_03_01_01_01_ext-17	Macaca fascicularis	241	241	99%	7e-59	88.44	3751	=HYPERLINK("https://www.ncbi.nlm.nih.gov/nucleotide/OX376690.1?report=genbank&log$=nucltop&blast_rank=88&RID=2A2TVR3E013","OX376690.1")
Macaca fascicularis gene for MHC class I antigen (Mafa-DRB5 gene), isolate cy0355, allele Mafa-DRB5_03_01_01_02_nov-16	Macaca fascicularis	241	241	99%	7e-59	88.44	3751	=HYPERLINK("https://www.ncbi.nlm.nih.gov/nucleotide/OX376676.1?report=genbank&log$=nucltop&blast_rank=89&RID=2A2TVR3E013","OX376676.1")
Lemur catta MHC class II antigen DRB (Leca-DRB) gene, Leca-DRB*032 allele, partial cds	Lemur catta	241	241	96%	7e-59	89.12	202	=HYPERLINK("https://www.ncbi.nlm.nih.gov/nucleotide/KJ817231.1?report=genbank&log$=nucltop&blast_rank=90&RID=2A2TVR3E013","KJ817231.1")
Procyon lotor MHC class II antigen (Prlo-DRB) gene, Prlo-DRB*230 allele, exon 2 and partial cds	Procyon lotor	241	241	96%	7e-59	89.18	237	=HYPERLINK("https://www.ncbi.nlm.nih.gov/nucleotide/KP064256.1?report=genbank&log$=nucltop&blast_rank=91&RID=2A2TVR3E013","KP064256.1")
Macaca mulatta clone DRB6-1 MHC class II antigen mRNA, partial cds	Macaca mulatta	241	241	99%	7e-59	88.44	428	=HYPERLINK("https://www.ncbi.nlm.nih.gov/nucleotide/KF880647.1?report=genbank&log$=nucltop&blast_rank=92&RID=2A2TVR3E013","KF880647.1")
Canis lupus familiaris mRNA for DLA class II antigen, partial cds, allele: DLA-DRB1*015:02	Canis lupus familiaris	241	241	96%	7e-59	89.23	797	=HYPERLINK("https://www.ncbi.nlm.nih.gov/nucleotide/LC495517.1?report=genbank&log$=nucltop&blast_rank=93&RID=2A2TVR3E013","LC495517.1")
Canis lupus familiaris mRNA for DLA class II antigen, partial cds, allele: DLA-DRB1*015:01-3	Canis lupus familiaris	241	241	96%	7e-59	89.23	797	=HYPERLINK("https://www.ncbi.nlm.nih.gov/nucleotide/LC495516.1?report=genbank&log$=nucltop&blast_rank=94&RID=2A2TVR3E013","LC495516.1")
Canis lupus familiaris mRNA for DLA class II antigen, partial cds, allele: DLA-DRB1*015:01-2	Canis lupus familiaris	241	241	96%	7e-59	89.23	797	=HYPERLINK("https://www.ncbi.nlm.nih.gov/nucleotide/LC495515.1?report=genbank&log$=nucltop&blast_rank=95&RID=2A2TVR3E013","LC495515.1")
Canis lupus familiaris mRNA for DLA class II antigen, partial cds, allele: DLA-DRB1*015:01	Canis lupus familiaris	241	241	96%	7e-59	89.23	797	=HYPERLINK("https://www.ncbi.nlm.nih.gov/nucleotide/LC495514.1?report=genbank&log$=nucltop&blast_rank=96&RID=2A2TVR3E013","LC495514.1")
Canis lupus familiaris MHC class II antigen (DLA-DRB1) gene, DLA-DRB1*EH-16 allele, exon 2 and partial cds	Canis lupus familiaris	241	241	96%	7e-59	89.18	270	=HYPERLINK("https://www.ncbi.nlm.nih.gov/nucleotide/EU528642.1?report=genbank&log$=nucltop&blast_rank=97&RID=2A2TVR3E013","EU528642.1")
Canis lupus familiaris MHC class II antigen (DLA-DRB1) gene, DLA-DRB1*23701 allele, partial cds	Canis lupus familiaris	241	241	96%	7e-59	89.23	270	=HYPERLINK("https://www.ncbi.nlm.nih.gov/nucleotide/JN558761.1?report=genbank&log$=nucltop&blast_rank=98&RID=2A2TVR3E013","JN558761.1")
Canis lupus familiaris clone 03 MHC class II antigen beta chain (DLA-DRB1) gene, exon 2 and partial cds	Canis lupus familiaris	241	241	96%	7e-59	89.23	274	=HYPERLINK("https://www.ncbi.nlm.nih.gov/nucleotide/JF745121.1?report=genbank&log$=nucltop&blast_rank=99&RID=2A2TVR3E013","JF745121.1")
Macaca fascicularis mRNA for MHC class II antigen (Mafa-DRB gene), allele Mafa-DRB5*03:16, isolate Tabasco	Macaca fascicularis	241	241	99%	7e-59	88.44	801	=HYPERLINK("https://www.ncbi.nlm.nih.gov/nucleotide/FR717413.1?report=genbank&log$=nucltop&blast_rank=100&RID=2A2TVR3E013","FR717413.1")
