## Supplementary material for "Characterization of both major histocompatibility complex classes in a wild social mammal: the banded mongoose": Blast results - MHCII DRB exon 2: 2A2TVR3E013-Alignment-Descriptions Query 15 - Mumu-DRB_08 Ps.csv

Description	Scientific Name	Max Score	Total Score	Query Cover	E value	Per. ident	Acc. Len	Accession
PREDICTED: Suricata suricatta DLA class II histocompatibility antigen, DR-1 beta chain-like (LOC115295561), transcript variant X6, mRNA	Suricata suricatta	226	226	98%	2e-54	87.13	1215	=HYPERLINK("https://www.ncbi.nlm.nih.gov/nucleotide/XM_029943554.1?report=genbank&log$=nucltop&blast_rank=1&RID=2A2TVR3E013","XM_029943554.1")
PREDICTED: Suricata suricatta DLA class II histocompatibility antigen, DR-1 beta chain-like (LOC115295561), transcript variant X5, mRNA	Suricata suricatta	226	226	98%	2e-54	87.13	970	=HYPERLINK("https://www.ncbi.nlm.nih.gov/nucleotide/XM_029943552.1?report=genbank&log$=nucltop&blast_rank=2&RID=2A2TVR3E013","XM_029943552.1")
PREDICTED: Suricata suricatta DLA class II histocompatibility antigen, DR-1 beta chain-like (LOC115295561), transcript variant X4, mRNA	Suricata suricatta	226	226	98%	2e-54	87.13	1272	=HYPERLINK("https://www.ncbi.nlm.nih.gov/nucleotide/XM_029943551.1?report=genbank&log$=nucltop&blast_rank=3&RID=2A2TVR3E013","XM_029943551.1")
PREDICTED: Suricata suricatta DLA class II histocompatibility antigen, DR-1 beta chain-like (LOC115295561), transcript variant X3, mRNA	Suricata suricatta	226	226	98%	2e-54	87.13	1296	=HYPERLINK("https://www.ncbi.nlm.nih.gov/nucleotide/XM_029943550.1?report=genbank&log$=nucltop&blast_rank=4&RID=2A2TVR3E013","XM_029943550.1")
PREDICTED: Suricata suricatta DLA class II histocompatibility antigen, DR-1 beta chain-like (LOC115295561), transcript variant X2, mRNA	Suricata suricatta	226	226	98%	2e-54	87.13	1278	=HYPERLINK("https://www.ncbi.nlm.nih.gov/nucleotide/XM_029943549.1?report=genbank&log$=nucltop&blast_rank=5&RID=2A2TVR3E013","XM_029943549.1")
PREDICTED: Suricata suricatta DLA class II histocompatibility antigen, DR-1 beta chain-like (LOC115295561), transcript variant X1, mRNA	Suricata suricatta	226	226	98%	2e-54	87.13	1182	=HYPERLINK("https://www.ncbi.nlm.nih.gov/nucleotide/XM_029943548.1?report=genbank&log$=nucltop&blast_rank=6&RID=2A2TVR3E013","XM_029943548.1")
Lemur catta MHC class II antigen DRB (Leca-DRB) gene, Leca-DRB*042 allele, partial cds	Lemur catta	219	219	96%	3e-52	86.87	202	=HYPERLINK("https://www.ncbi.nlm.nih.gov/nucleotide/KJ817241.1?report=genbank&log$=nucltop&blast_rank=7&RID=2A2TVR3E013","KJ817241.1")
Lemur catta MHC class II antigen DRB (Leca-DRB) gene, Leca-DRB*032 allele, partial cds	Lemur catta	219	219	96%	3e-52	86.87	202	=HYPERLINK("https://www.ncbi.nlm.nih.gov/nucleotide/KJ817231.1?report=genbank&log$=nucltop&blast_rank=8&RID=2A2TVR3E013","KJ817231.1")
Microcebus rufus Miru-DRB gene for MHC class II antigen, exon 2, partial cds, allele:Miru-DRB*Wc04	Microcebus rufus	219	219	96%	3e-52	86.87	202	=HYPERLINK("https://www.ncbi.nlm.nih.gov/nucleotide/AB078297.1?report=genbank&log$=nucltop&blast_rank=9&RID=2A2TVR3E013","AB078297.1")
Microcebus rufus Miru-DRB gene for MHC class II antigen, exon 2, partial cds, allele:Miru-DRB*Wc03	Microcebus rufus	219	219	96%	3e-52	86.87	202	=HYPERLINK("https://www.ncbi.nlm.nih.gov/nucleotide/AB078295.1?report=genbank&log$=nucltop&blast_rank=10&RID=2A2TVR3E013","AB078295.1")
Ursus arctos MHC-DRBgene, exon 2, partial sequence, allele: Urar-DRB*14	Ursus arctos	213	213	96%	2e-50	86.36	267	=HYPERLINK("https://www.ncbi.nlm.nih.gov/nucleotide/AB490470.1?report=genbank&log$=nucltop&blast_rank=11&RID=2A2TVR3E013","AB490470.1")
Ursus arctos MHC-DRBgene, exon 2, partial sequence, allele: Urar-DRB*13	Ursus arctos	213	213	96%	2e-50	86.36	267	=HYPERLINK("https://www.ncbi.nlm.nih.gov/nucleotide/AB490469.1?report=genbank&log$=nucltop&blast_rank=12&RID=2A2TVR3E013","AB490469.1")
Eulemur fulvus fulvus Euff-DRB gene for MHC class II antigen, exon 2, partial cds, allele:Euff-DRB*Wd04	Eulemur fulvus fulvus	213	213	96%	2e-50	86.36	202	=HYPERLINK("https://www.ncbi.nlm.nih.gov/nucleotide/AB078320.1?report=genbank&log$=nucltop&blast_rank=13&RID=2A2TVR3E013","AB078320.1")
Lepilemur leucopus Lele-DRB gene for MHC class II antigen, exon 2, partial cds, allele:Lele-DRB*Wc01	Lepilemur leucopus	213	213	96%	2e-50	86.36	202	=HYPERLINK("https://www.ncbi.nlm.nih.gov/nucleotide/AB078296.1?report=genbank&log$=nucltop&blast_rank=14&RID=2A2TVR3E013","AB078296.1")
Lemur catta Leca-DRB gene for MHC class II antigen, exon 2, partial cds, allele:Leca-DRB*Wa01	Lemur catta	213	213	96%	2e-50	86.36	202	=HYPERLINK("https://www.ncbi.nlm.nih.gov/nucleotide/AB078265.1?report=genbank&log$=nucltop&blast_rank=15&RID=2A2TVR3E013","AB078265.1")
PREDICTED: Diceros bicornis minor H-2 class II histocompatibility antigen, E-S beta chain-like (LOC131413288), mRNA	Diceros bicornis minor	211	211	97%	5e-50	86.07	1334	=HYPERLINK("https://www.ncbi.nlm.nih.gov/nucleotide/XM_058553868.1?report=genbank&log$=nucltop&blast_rank=16&RID=2A2TVR3E013","XM_058553868.1")
Artibeus jamaicensis MHC class II antigen (Arja-DRB) gene, Arja-DRB*94 allele, exon 2 and partial cds	Artibeus jamaicensis	211	211	94%	5e-50	86.73	216	=HYPERLINK("https://www.ncbi.nlm.nih.gov/nucleotide/KJ011118.1?report=genbank&log$=nucltop&blast_rank=17&RID=2A2TVR3E013","KJ011118.1")
Panthera pardus MHC class II antigen (Papa-DRB) gene, Papa-DRB*04 allele, partial cds	Panthera pardus	211	211	96%	5e-50	86.29	246	=HYPERLINK("https://www.ncbi.nlm.nih.gov/nucleotide/HQ318102.1?report=genbank&log$=nucltop&blast_rank=18&RID=2A2TVR3E013","HQ318102.1")
Tremarctos ornatus MHC-DRBgene, exon 2, partial sequence, allele: Tror-DRB*02	Tremarctos ornatus	211	211	97%	5e-50	86.00	249	=HYPERLINK("https://www.ncbi.nlm.nih.gov/nucleotide/AB490490.1?report=genbank&log$=nucltop&blast_rank=19&RID=2A2TVR3E013","AB490490.1")
Eulemur fulvus fulvus Euff-DRB gene for MHC class II antigen, exon 2, partial cds, allele:Euff-DRB*Wd03	Eulemur fulvus fulvus	211	211	96%	5e-50	86.29	202	=HYPERLINK("https://www.ncbi.nlm.nih.gov/nucleotide/AB078319.1?report=genbank&log$=nucltop&blast_rank=20&RID=2A2TVR3E013","AB078319.1")
Felis catus MHC class II DRB first extracellular domain MHCFECA-DRB gene (DRB*0503 allele), partial cds	Felis catus	211	211	96%	5e-50	86.29	238	=HYPERLINK("https://www.ncbi.nlm.nih.gov/nucleotide/U51533.1?report=genbank&log$=nucltop&blast_rank=21&RID=2A2TVR3E013","U51533.1")
Felis catus MHC class II DRB first extracellular domain MHCFECA-DRB gene (DRB*0501 allele), partial cds	Felis catus	211	211	96%	5e-50	86.29	238	=HYPERLINK("https://www.ncbi.nlm.nih.gov/nucleotide/U51532.1?report=genbank&log$=nucltop&blast_rank=22&RID=2A2TVR3E013","U51532.1")
PREDICTED: Ceratotherium simum simum HLA class II histocompatibility antigen, DRB1-4 beta chain (LOC101406527), mRNA	Ceratotherium simum simum	209	209	97%	2e-49	85.93	906	=HYPERLINK("https://www.ncbi.nlm.nih.gov/nucleotide/XM_014782862.1?report=genbank&log$=nucltop&blast_rank=23&RID=2A2TVR3E013","XM_014782862.1")
Lemur catta MHC class II antigen DRB (Leca-DRB) gene, Leca-DRB*034 allele, partial cds	Lemur catta	207	207	96%	7e-49	85.86	202	=HYPERLINK("https://www.ncbi.nlm.nih.gov/nucleotide/KJ817233.1?report=genbank&log$=nucltop&blast_rank=24&RID=2A2TVR3E013","KJ817233.1")
Lemur catta MHC class II antigen DRB (Leca-DRB) gene, Leca-DRB*014 allele, partial cds	Lemur catta	207	207	96%	7e-49	85.86	202	=HYPERLINK("https://www.ncbi.nlm.nih.gov/nucleotide/KJ817213.1?report=genbank&log$=nucltop&blast_rank=25&RID=2A2TVR3E013","KJ817213.1")
PREDICTED: Ursus maritimus DLA class II histocompatibility antigen, DR-1 beta chain-like (LOC103665517), mRNA	Ursus maritimus	207	207	96%	7e-49	85.86	1211	=HYPERLINK("https://www.ncbi.nlm.nih.gov/nucleotide/XM_008693469.2?report=genbank&log$=nucltop&blast_rank=26&RID=2A2TVR3E013","XM_008693469.2")
Equus caballus strain standardbred #2446 MHC class II antigen (Eqca-DRB1) mRNA, Eqca-DRB1*00501 allele, complete cds	Equus caballus	207	207	98%	7e-49	85.57	1080	=HYPERLINK("https://www.ncbi.nlm.nih.gov/nucleotide/JQ254088.1?report=genbank&log$=nucltop&blast_rank=27&RID=2A2TVR3E013","JQ254088.1")
Melursus ursinus MHC-DRBgene, exon 2, partial sequence, allele: Urur-DRB*04	Melursus ursinus	207	207	96%	7e-49	85.86	249	=HYPERLINK("https://www.ncbi.nlm.nih.gov/nucleotide/AB490488.1?report=genbank&log$=nucltop&blast_rank=28&RID=2A2TVR3E013","AB490488.1")
Ursus arctos MHC-DRBgene, exon 2, partial sequence, allele: Urar-DRB*03	Ursus arctos	207	207	96%	7e-49	85.86	267	=HYPERLINK("https://www.ncbi.nlm.nih.gov/nucleotide/AB490459.1?report=genbank&log$=nucltop&blast_rank=29&RID=2A2TVR3E013","AB490459.1")
Eulemur macaco flavifrons Eumf-DRB gene for MHC class II antigen, exon 2, partial cds, allele:Eumf-DRB*Wc03	Eulemur flavifrons	207	207	96%	7e-49	85.86	202	=HYPERLINK("https://www.ncbi.nlm.nih.gov/nucleotide/AB078300.1?report=genbank&log$=nucltop&blast_rank=30&RID=2A2TVR3E013","AB078300.1")
Hapalemur griseus griseus Hagg-DRB gene for MHC class II antigen, exon 2, partial cds, allele:Hagg-DRB*Wa05	Hapalemur griseus griseus	207	207	96%	7e-49	86.00	202	=HYPERLINK("https://www.ncbi.nlm.nih.gov/nucleotide/AB078293.1?report=genbank&log$=nucltop&blast_rank=31&RID=2A2TVR3E013","AB078293.1")
Lemur catta Leca-DRB gene for MHC class II antigen, exon 2, partial cds, allele:Leca-DRB*Wc03	Lemur catta	207	207	96%	7e-49	85.86	202	=HYPERLINK("https://www.ncbi.nlm.nih.gov/nucleotide/AB078279.1?report=genbank&log$=nucltop&blast_rank=32&RID=2A2TVR3E013","AB078279.1")
Eulemur macaco macaco Eumm-DRB gene for MHC class II antigen, exon 2, partial cds, allele:Eumm-DRB*Wd02	Eulemur macaco macaco	207	207	96%	7e-49	85.86	202	=HYPERLINK("https://www.ncbi.nlm.nih.gov/nucleotide/AB078270.1?report=genbank&log$=nucltop&blast_rank=33&RID=2A2TVR3E013","AB078270.1")
Eulemur coronatus Euco-DRB gene for MHC class II antigen, exon 2, partial cds, allele:Euco-DRB*Wd01	Eulemur coronatus	207	207	96%	7e-49	85.86	202	=HYPERLINK("https://www.ncbi.nlm.nih.gov/nucleotide/AB078268.1?report=genbank&log$=nucltop&blast_rank=34&RID=2A2TVR3E013","AB078268.1")
Tapirus indicus clone 1 MHC class II antigen (DRB) gene, partial cds	Tapirus indicus	206	206	97%	3e-48	85.50	308	=HYPERLINK("https://www.ncbi.nlm.nih.gov/nucleotide/MK432935.1?report=genbank&log$=nucltop&blast_rank=35&RID=2A2TVR3E013","MK432935.1")
Homo sapiens clone DRB1_111341_00238 MHC class II antigen (HLA-DRB1) gene, exon 2 and partial cds	Homo sapiens	206	206	97%	3e-48	85.57	270	=HYPERLINK("https://www.ncbi.nlm.nih.gov/nucleotide/KU248915.1?report=genbank&log$=nucltop&blast_rank=36&RID=2A2TVR3E013","KU248915.1")
Aotus vociferans MHC class II antigen (Aovo-DRB*W091_N2) gene, exon 2 and partial cds	Aotus vociferans	206	206	97%	3e-48	85.57	284	=HYPERLINK("https://www.ncbi.nlm.nih.gov/nucleotide/OM746156.1?report=genbank&log$=nucltop&blast_rank=37&RID=2A2TVR3E013","OM746156.1")
Homo sapiens clone DRB1_111156_00165 MHC class II antigen (HLA-DRB1) gene, exon 2 and partial cds	Homo sapiens	206	206	97%	3e-48	85.57	270	=HYPERLINK("https://www.ncbi.nlm.nih.gov/nucleotide/KR607451.1?report=genbank&log$=nucltop&blast_rank=38&RID=2A2TVR3E013","KR607451.1")
Homo sapiens clone DRB1_113310_02632 MHC class II antigen (HLA-DRB1) gene, exons 2 through 6 and partial cds	Homo sapiens	206	206	97%	3e-48	85.57	1101	=HYPERLINK("https://www.ncbi.nlm.nih.gov/nucleotide/OM688066.1?report=genbank&log$=nucltop&blast_rank=39&RID=2A2TVR3E013","OM688066.1")
Homo sapiens clone DRB1_110943_00014 MHC class II antigen (HLA-DRB1) gene, exon 2 and partial cds	Homo sapiens	206	206	97%	3e-48	85.57	270	=HYPERLINK("https://www.ncbi.nlm.nih.gov/nucleotide/KM455017.1?report=genbank&log$=nucltop&blast_rank=40&RID=2A2TVR3E013","KM455017.1")
Homo sapiens clone DRB1_110943_00002 MHC class II antigen (HLA-DRB1) gene, exon 2 and partial cds	Homo sapiens	206	206	97%	3e-48	85.57	270	=HYPERLINK("https://www.ncbi.nlm.nih.gov/nucleotide/KM455005.1?report=genbank&log$=nucltop&blast_rank=41&RID=2A2TVR3E013","KM455005.1")
Procyon lotor MHC class II antigen (Prlo-DRB) gene, Prlo-DRB*207 allele, exon 2 and partial cds	Procyon lotor	206	206	97%	3e-48	85.50	237	=HYPERLINK("https://www.ncbi.nlm.nih.gov/nucleotide/KP064233.1?report=genbank&log$=nucltop&blast_rank=42&RID=2A2TVR3E013","KP064233.1")
Homo sapiens clone DRB1_110643_01202 MHC class II antigen (HLA-DRB1) gene, exon 2 and partial cds	Homo sapiens	206	206	97%	3e-48	85.50	270	=HYPERLINK("https://www.ncbi.nlm.nih.gov/nucleotide/KF647811.1?report=genbank&log$=nucltop&blast_rank=43&RID=2A2TVR3E013","KF647811.1")
Homo sapiens MHC class II antigen (HLA-DRB1) gene, HLA-DRB1*07:NEW allele, partial cds	Homo sapiens	206	206	97%	3e-48	85.57	5238	=HYPERLINK("https://www.ncbi.nlm.nih.gov/nucleotide/ON010744.1?report=genbank&log$=nucltop&blast_rank=44&RID=2A2TVR3E013","ON010744.1")
Homo sapiens clone DRB1_113060_02550 nonfunctional MHC class II antigen (HLA-DRB1) gene, partial sequence	Homo sapiens	206	206	97%	3e-48	85.57	1101	=HYPERLINK("https://www.ncbi.nlm.nih.gov/nucleotide/MW891523.1?report=genbank&log$=nucltop&blast_rank=45&RID=2A2TVR3E013","MW891523.1")
PREDICTED: Lynx rufus DLA class II histocompatibility antigen, DR-1 beta chain (LOC124528564), mRNA	Lynx rufus	206	206	96%	3e-48	85.86	1196	=HYPERLINK("https://www.ncbi.nlm.nih.gov/nucleotide/XM_047102235.1?report=genbank&log$=nucltop&blast_rank=46&RID=2A2TVR3E013","XM_047102235.1")
Homo sapiens clone DRB1_112821_02465 MHC class II antigen (HLA-DRB1) gene, exons 2 and 3 and partial cds	Homo sapiens	206	206	97%	3e-48	85.57	652	=HYPERLINK("https://www.ncbi.nlm.nih.gov/nucleotide/MT885391.1?report=genbank&log$=nucltop&blast_rank=47&RID=2A2TVR3E013","MT885391.1")
Homo sapiens partial HLA-DRB1 gene for MHC class II antigen, bio-material DKMS-LSL-DRB1-71, allele HLA-DRB1*07, exon 2	Homo sapiens	206	206	97%	3e-48	85.57	270	=HYPERLINK("https://www.ncbi.nlm.nih.gov/nucleotide/HG008021.1?report=genbank&log$=nucltop&blast_rank=48&RID=2A2TVR3E013","HG008021.1")
Homo sapiens clone DRB1_112696_02400 MHC class II antigen (HLA-DRB1) gene, exons 2 and 3 and partial cds	Homo sapiens	206	206	97%	3e-48	85.57	652	=HYPERLINK("https://www.ncbi.nlm.nih.gov/nucleotide/MT267889.1?report=genbank&log$=nucltop&blast_rank=49&RID=2A2TVR3E013","MT267889.1")
Homo sapiens partial HLA-DRB1 gene for MHC class II antigen, allele HLA-DRB1*07:01:01, cell line DKMS-LSL-DRB1-43, exon 2	Homo sapiens	206	206	97%	3e-48	85.57	270	=HYPERLINK("https://www.ncbi.nlm.nih.gov/nucleotide/HF937413.1?report=genbank&log$=nucltop&blast_rank=50&RID=2A2TVR3E013","HF937413.1")
Macaca fascicularis MHC class II DRB antigen (Mafa-DRB) mRNA, Mafa-DRB*W4:08 allele, partial cds	Macaca fascicularis	206	206	97%	3e-48	85.50	537	=HYPERLINK("https://www.ncbi.nlm.nih.gov/nucleotide/JQ579477.1?report=genbank&log$=nucltop&blast_rank=51&RID=2A2TVR3E013","JQ579477.1")
Mephitis mephitis isolate MemeDRB6 MHC class II antigen (Meme-DRB) gene, partial cds	Mephitis mephitis	206	206	97%	3e-48	85.50	227	=HYPERLINK("https://www.ncbi.nlm.nih.gov/nucleotide/JN193542.1?report=genbank&log$=nucltop&blast_rank=52&RID=2A2TVR3E013","JN193542.1")
Mephitis mephitis isolate MemeDRB11 MHC class II antigen (Meme-DRB) gene, partial cds	Mephitis mephitis	206	206	97%	3e-48	85.50	227	=HYPERLINK("https://www.ncbi.nlm.nih.gov/nucleotide/JN193540.1?report=genbank&log$=nucltop&blast_rank=53&RID=2A2TVR3E013","JN193540.1")
Mephitis mephitis isolate MemeDRB10 MHC class II antigen (Meme-DRB) gene, partial cds	Mephitis mephitis	206	206	97%	3e-48	85.50	227	=HYPERLINK("https://www.ncbi.nlm.nih.gov/nucleotide/JN193539.1?report=genbank&log$=nucltop&blast_rank=54&RID=2A2TVR3E013","JN193539.1")
Macaca fascicularis mRNA for MHC class II antigen (Mafa-DRB gene), allele Mafa-DRB*W4:05, isolate Dojo	Macaca fascicularis	206	206	97%	3e-48	85.50	801	=HYPERLINK("https://www.ncbi.nlm.nih.gov/nucleotide/FR717391.1?report=genbank&log$=nucltop&blast_rank=55&RID=2A2TVR3E013","FR717391.1")
Crocuta crocuta clone 5_1 MHC class II antigen (Crcr-DRB) gene, exon 2 and partial cds	Crocuta crocuta	206	206	96%	3e-48	85.79	201	=HYPERLINK("https://www.ncbi.nlm.nih.gov/nucleotide/JN985741.1?report=genbank&log$=nucltop&blast_rank=56&RID=2A2TVR3E013","JN985741.1")
Procyon lotor MHC class II antigen (Prlo-DRB) gene, Prlo-DRB*02 allele, exon 2 and partial cds	Procyon lotor	206	206	97%	3e-48	85.50	228	=HYPERLINK("https://www.ncbi.nlm.nih.gov/nucleotide/GU388313.1?report=genbank&log$=nucltop&blast_rank=57&RID=2A2TVR3E013","GU388313.1")
Pan troglodytes troglodytes mRNA for MHC class II DRB antigen (mhc-DRB gene), DRB1*0702 allele, isolate Bart	Pan troglodytes troglodytes	206	206	97%	3e-48	85.57	801	=HYPERLINK("https://www.ncbi.nlm.nih.gov/nucleotide/FN424206.1?report=genbank&log$=nucltop&blast_rank=58&RID=2A2TVR3E013","FN424206.1")
Macaca fascicularis partial Mafa-DRB1 gene for MHC class II antigen, Mafa-DRB*W405 allele, isolate Riga, exon 2	Macaca fascicularis	206	206	97%	3e-48	85.50	262	=HYPERLINK("https://www.ncbi.nlm.nih.gov/nucleotide/AM911049.1?report=genbank&log$=nucltop&blast_rank=59&RID=2A2TVR3E013","AM911049.1")
Homo sapiens isolate BY00192 MHC class II antigen (HLA-DRB1) gene, HLA-DRB1*0711 variant allele, exon 2 and partial cds	Homo sapiens	206	206	97%	3e-48	85.57	270	=HYPERLINK("https://www.ncbi.nlm.nih.gov/nucleotide/EU029789.1?report=genbank&log$=nucltop&blast_rank=60&RID=2A2TVR3E013","EU029789.1")
Aotus nigriceps MHC class II antigen (DRB) mRNA, DRB*W1309 allele, partial cds	Aotus nigriceps	206	206	97%	3e-48	85.57	267	=HYPERLINK("https://www.ncbi.nlm.nih.gov/nucleotide/DQ162736.1?report=genbank&log$=nucltop&blast_rank=61&RID=2A2TVR3E013","DQ162736.1")
Aotus nigriceps isolate 16797_8 MHC class II antigen beta chain (DRB) mRNA, DRB*W1306 allele, partial cds	Aotus nigriceps	206	206	97%	3e-48	85.57	255	=HYPERLINK("https://www.ncbi.nlm.nih.gov/nucleotide/AY563254.2?report=genbank&log$=nucltop&blast_rank=62&RID=2A2TVR3E013","AY563254.2")
Aotus nancymaae isolate 16770_6 MHC class II antigen beta chain (DRB) mRNA, DRB*W1310 allele, partial cds	Aotus nancymaae	206	206	97%	3e-48	85.57	255	=HYPERLINK("https://www.ncbi.nlm.nih.gov/nucleotide/AY563220.2?report=genbank&log$=nucltop&blast_rank=63&RID=2A2TVR3E013","AY563220.2")
Homo sapiens MHC class II antigen (HLA-DRB1) mRNA, HLA-DRB1*01new allele, complete cds	Homo sapiens	206	206	97%	3e-48	85.64	801	=HYPERLINK("https://www.ncbi.nlm.nih.gov/nucleotide/DQ002917.1?report=genbank&log$=nucltop&blast_rank=64&RID=2A2TVR3E013","DQ002917.1")
Leopardus pardalis MHC class II DR antigen beta subunit (Lepa-DRB) gene, Lepa-DRB*0501 allele, exon 2 and partial cds	Leopardus pardalis	206	206	96%	3e-48	85.86	238	=HYPERLINK("https://www.ncbi.nlm.nih.gov/nucleotide/AF057886.1?report=genbank&log$=nucltop&blast_rank=65&RID=2A2TVR3E013","AF057886.1")
Homo sapiens partial HLA-DRB1 gene for MHC class II antigen, HLA-DRB1*07new allele, exon 2	Homo sapiens	206	206	97%	3e-48	85.57	236	=HYPERLINK("https://www.ncbi.nlm.nih.gov/nucleotide/AM233523.1?report=genbank&log$=nucltop&blast_rank=66&RID=2A2TVR3E013","AM233523.1")
Aotus sp. clone 16797-8 MHC class II antigen pseudogene mRNA, partial sequence	Aotus sp. (in: primates)	206	206	97%	3e-48	85.57	277	=HYPERLINK("https://www.ncbi.nlm.nih.gov/nucleotide/AY227062.1?report=genbank&log$=nucltop&blast_rank=67&RID=2A2TVR3E013","AY227062.1")
Aotus sp. clone 16770-6 MHC class II antigen pseudogene mRNA, partial sequence	Aotus sp. (in: primates)	206	206	97%	3e-48	85.57	277	=HYPERLINK("https://www.ncbi.nlm.nih.gov/nucleotide/AY227060.1?report=genbank&log$=nucltop&blast_rank=68&RID=2A2TVR3E013","AY227060.1")
Pan troglodytes MHC DRB1*0702 gene, exon 2	Pan troglodytes	206	206	97%	3e-48	85.57	270	=HYPERLINK("https://www.ncbi.nlm.nih.gov/nucleotide/M94941.1?report=genbank&log$=nucltop&blast_rank=69&RID=2A2TVR3E013","M94941.1")
Pan troglodytes MHC class II DR-beta-1*0702 (DRB1*0702) gene, partial cds	Pan troglodytes	206	206	97%	3e-48	85.57	246	=HYPERLINK("https://www.ncbi.nlm.nih.gov/nucleotide/M96088.1?report=genbank&log$=nucltop&blast_rank=70&RID=2A2TVR3E013","M96088.1")
Bos taurus isolate T8 breed Tharparker MHC class II antigen (DRB3) gene, exon 2 and partial cds	Bos taurus	204	204	98%	9e-48	85.22	243	=HYPERLINK("https://www.ncbi.nlm.nih.gov/nucleotide/MG878605.1?report=genbank&log$=nucltop&blast_rank=71&RID=2A2TVR3E013","MG878605.1")
Bos taurus isolate D3 breed Dhanni MHC class II antigen (DRB3) gene, exon 2 and partial cds	Bos taurus	204	204	98%	9e-48	85.22	243	=HYPERLINK("https://www.ncbi.nlm.nih.gov/nucleotide/MG878514.1?report=genbank&log$=nucltop&blast_rank=72&RID=2A2TVR3E013","MG878514.1")
Homo sapiens MHC class II antigen (HLA-DRB1) gene, HLA-DRB1*07:121 allele, complete cds	Homo sapiens	204	204	100%	9e-48	84.95	7469	=HYPERLINK("https://www.ncbi.nlm.nih.gov/nucleotide/OR020020.1?report=genbank&log$=nucltop&blast_rank=73&RID=2A2TVR3E013","OR020020.1")
PREDICTED: Ursus arctos DLA class II histocompatibility antigen, DR-1 beta chain-like (LOC113243778), mRNA	Ursus arctos	204	204	95%	9e-48	85.71	1206	=HYPERLINK("https://www.ncbi.nlm.nih.gov/nucleotide/XM_026482613.4?report=genbank&log$=nucltop&blast_rank=74&RID=2A2TVR3E013","XM_026482613.4")
Homo sapiens MHC class II antigen (HLA-DRB1) gene, HLA-DRB1*07:NEW allele, partial cds	Homo sapiens	204	204	100%	9e-48	84.95	5236	=HYPERLINK("https://www.ncbi.nlm.nih.gov/nucleotide/MW384887.1?report=genbank&log$=nucltop&blast_rank=75&RID=2A2TVR3E013","MW384887.1")
Lemur catta MHC class II antigen DRB (Leca-DRB) gene, Leca-DRB*045 allele, partial cds	Lemur catta	202	202	96%	3e-47	85.35	202	=HYPERLINK("https://www.ncbi.nlm.nih.gov/nucleotide/KJ817244.1?report=genbank&log$=nucltop&blast_rank=76&RID=2A2TVR3E013","KJ817244.1")
Lemur catta MHC class II antigen DRB (Leca-DRB) gene, Leca-DRB*043 allele, partial cds	Lemur catta	202	202	96%	3e-47	85.35	202	=HYPERLINK("https://www.ncbi.nlm.nih.gov/nucleotide/KJ817242.1?report=genbank&log$=nucltop&blast_rank=77&RID=2A2TVR3E013","KJ817242.1")
Melursus ursinus MHC-DRBgene, exon 2, partial sequence, allele: Urur-DRB*03	Melursus ursinus	202	202	96%	3e-47	85.35	249	=HYPERLINK("https://www.ncbi.nlm.nih.gov/nucleotide/AB490487.1?report=genbank&log$=nucltop&blast_rank=78&RID=2A2TVR3E013","AB490487.1")
Ursus thibetanus MHC-DRBgene, exon 2, partial sequence, allele: Urth-DRB*02	Ursus thibetanus	202	202	96%	3e-47	85.35	267	=HYPERLINK("https://www.ncbi.nlm.nih.gov/nucleotide/AB490479.1?report=genbank&log$=nucltop&blast_rank=79&RID=2A2TVR3E013","AB490479.1")
Ursus thibetanus MHC-DRBgene, exon 2, partial sequence, allele: Urth-DRB*01	Ursus thibetanus	202	202	96%	3e-47	85.35	267	=HYPERLINK("https://www.ncbi.nlm.nih.gov/nucleotide/AB490478.1?report=genbank&log$=nucltop&blast_rank=80&RID=2A2TVR3E013","AB490478.1")
Ursus arctos MHC-DRBgene, exon 2, partial sequence, allele: Urar-DRB*17	Ursus arctos	202	202	96%	3e-47	85.43	267	=HYPERLINK("https://www.ncbi.nlm.nih.gov/nucleotide/AB490473.1?report=genbank&log$=nucltop&blast_rank=81&RID=2A2TVR3E013","AB490473.1")
Ursus arctos MHC-DRBgene, exon 2, partial sequence, allele: Urar-DRB*15	Ursus arctos	202	202	96%	3e-47	85.35	267	=HYPERLINK("https://www.ncbi.nlm.nih.gov/nucleotide/AB490471.1?report=genbank&log$=nucltop&blast_rank=82&RID=2A2TVR3E013","AB490471.1")
Ursus arctos MHC-DRBgene, exon 2, partial sequence, allele: Urar-DRB*12	Ursus arctos	202	202	96%	3e-47	85.35	267	=HYPERLINK("https://www.ncbi.nlm.nih.gov/nucleotide/AB490468.1?report=genbank&log$=nucltop&blast_rank=83&RID=2A2TVR3E013","AB490468.1")
Ursus arctos MHC-DRBgene, exon 2, partial sequence, allele: Urar-DRB*02	Ursus arctos	202	202	96%	3e-47	85.35	267	=HYPERLINK("https://www.ncbi.nlm.nih.gov/nucleotide/AB490458.1?report=genbank&log$=nucltop&blast_rank=84&RID=2A2TVR3E013","AB490458.1")
Eulemur coronatus Euco-DRB gene for MHC class II antigen, exon 2, partial cds, allele:Euco-DRB*Wa05	Eulemur coronatus	202	202	96%	3e-47	85.35	202	=HYPERLINK("https://www.ncbi.nlm.nih.gov/nucleotide/AB078294.1?report=genbank&log$=nucltop&blast_rank=85&RID=2A2TVR3E013","AB078294.1")
Eulemur macaco flavifrons Eumf-DRB gene for MHC class II antigen, exon 2, partial cds, allele:Eumf-DRB*Wf03	Eulemur flavifrons	202	202	96%	3e-47	85.50	202	=HYPERLINK("https://www.ncbi.nlm.nih.gov/nucleotide/AB078278.1?report=genbank&log$=nucltop&blast_rank=86&RID=2A2TVR3E013","AB078278.1")
Prolemur simus Hasi-DRB gene for MHC class II antigen, exon 2, partial cds, allele:Hasi-DRB*Wb04	Prolemur simus	202	202	96%	3e-47	85.35	202	=HYPERLINK("https://www.ncbi.nlm.nih.gov/nucleotide/AB078274.1?report=genbank&log$=nucltop&blast_rank=87&RID=2A2TVR3E013","AB078274.1")
Varecia variegata variegata Vavv-DRB gene for MHC class II antigen, exon 2, partial cds, allele:Vavv-DRB*Wd02	Varecia variegata variegata	202	202	96%	3e-47	85.35	202	=HYPERLINK("https://www.ncbi.nlm.nih.gov/nucleotide/AB078269.1?report=genbank&log$=nucltop&blast_rank=88&RID=2A2TVR3E013","AB078269.1")
Microcebus myoxinus Mimy-DRB gene for MHC class II antigen, exon 2, partial cds, allele:Mimy-DRB*Wd01	Microcebus myoxinus	202	202	96%	3e-47	85.35	202	=HYPERLINK("https://www.ncbi.nlm.nih.gov/nucleotide/AB078203.1?report=genbank&log$=nucltop&blast_rank=89&RID=2A2TVR3E013","AB078203.1")
Microcebus rufus Miru-DRB gene for MHC class II antigen, exon 2, partial cds, allele:Miru-DRB*Wd01	Microcebus rufus	202	202	95%	3e-47	85.64	202	=HYPERLINK("https://www.ncbi.nlm.nih.gov/nucleotide/AB078195.1?report=genbank&log$=nucltop&blast_rank=90&RID=2A2TVR3E013","AB078195.1")
Homo sapiens MHC class II antigen (HLA-DRB1) gene, HLA-DRB1*07 allele, partial cds	Homo sapiens	200	200	97%	1e-46	85.07	3573	=HYPERLINK("https://www.ncbi.nlm.nih.gov/nucleotide/OP832198.1?report=genbank&log$=nucltop&blast_rank=91&RID=2A2TVR3E013","OP832198.1")
Macaca mulatta gene for MHC class I antigen (Mamu-DRB gene), isolate M781, allele Mamu-DRB_W004_02_01_ext-61	Macaca mulatta	200	200	97%	1e-46	85.00	3767	=HYPERLINK("https://www.ncbi.nlm.nih.gov/nucleotide/OX377264.1?report=genbank&log$=nucltop&blast_rank=92&RID=2A2TVR3E013","OX377264.1")
Homo sapiens HLA-DRB1 gene for MHC class II antigen, allele HLA-DRB1*07:01:01:NEW	Homo sapiens	200	200	97%	1e-46	85.07	15401	=HYPERLINK("https://www.ncbi.nlm.nih.gov/nucleotide/OX333631.1?report=genbank&log$=nucltop&blast_rank=93&RID=2A2TVR3E013","OX333631.1")
Homo sapiens HLA-DRB1 gene for MHC class II antigen, allele HLA-DRB1*07:01:01:NEW	Homo sapiens	200	200	97%	1e-46	85.07	15362	=HYPERLINK("https://www.ncbi.nlm.nih.gov/nucleotide/OX333630.1?report=genbank&log$=nucltop&blast_rank=94&RID=2A2TVR3E013","OX333630.1")
Homo sapiens HLA-DRB1 gene for MHC class II antigen, allele HLA-DRB1*07:01:01:NEW	Homo sapiens	200	200	97%	1e-46	85.07	15362	=HYPERLINK("https://www.ncbi.nlm.nih.gov/nucleotide/OX333584.1?report=genbank&log$=nucltop&blast_rank=95&RID=2A2TVR3E013","OX333584.1")
Homo sapiens HLA-DRB1 gene for MHC class II antigen, allele HLA-DRB1*07:01:01:NEW	Homo sapiens	200	200	97%	1e-46	85.07	15358	=HYPERLINK("https://www.ncbi.nlm.nih.gov/nucleotide/OX333572.1?report=genbank&log$=nucltop&blast_rank=96&RID=2A2TVR3E013","OX333572.1")
Homo sapiens HLA-DRB1 gene for MHC class II antigen, allele HLA-DRB1*07:01:01:NEW	Homo sapiens	200	200	97%	1e-46	85.07	15358	=HYPERLINK("https://www.ncbi.nlm.nih.gov/nucleotide/OX333571.1?report=genbank&log$=nucltop&blast_rank=97&RID=2A2TVR3E013","OX333571.1")
Homo sapiens HLA-DRB1 gene for MHC class II antigen, allele HLA-DRB1*07:01:01:NEW	Homo sapiens	200	200	97%	1e-46	85.07	15362	=HYPERLINK("https://www.ncbi.nlm.nih.gov/nucleotide/OX333564.1?report=genbank&log$=nucltop&blast_rank=98&RID=2A2TVR3E013","OX333564.1")
Homo sapiens HLA-DRB1 gene for MHC class II antigen, allele HLA-DRB1*07:01:01:08	Homo sapiens	200	200	97%	1e-46	85.07	15362	=HYPERLINK("https://www.ncbi.nlm.nih.gov/nucleotide/OX333561.1?report=genbank&log$=nucltop&blast_rank=99&RID=2A2TVR3E013","OX333561.1")
Homo sapiens HLA-DRB1 gene for MHC class II antigen, allele HLA-DRB1*07:01:01:NEW	Homo sapiens	200	200	97%	1e-46	85.07	15362	=HYPERLINK("https://www.ncbi.nlm.nih.gov/nucleotide/OX333493.1?report=genbank&log$=nucltop&blast_rank=100&RID=2A2TVR3E013","OX333493.1")
